# An integrated cell atlas of the human lung in health and disease

**DOI:** 10.1101/2022.03.10.483747

**Authors:** L Sikkema, D Strobl, L Zappia, E Madissoon, NS Markov, L Zaragosi, M Ansari, M Arguel, L Apperloo, C Bécavin, M Berg, E Chichelnitskiy, M Chung, A Collin, ACA Gay, B Hooshiar Kashani, M Jain, T Kapellos, TM Kole, C Mayr, M von Papen, L Peter, C Ramírez-Suástegui, J Schniering, C Taylor, T Walzthoeni, C Xu, LT Bui, C de Donno, L Dony, M Guo, AJ Gutierrez, L Heumos, N Huang, I Ibarra, N Jackson, P Kadur Lakshminarasimha Murthy, M Lotfollahi, T Tabib, C Talavera-Lopez, K Travaglini, A Wilbrey-Clark, KB Worlock, M Yoshida, Lung Biological Network Consortium, T Desai, O Eickelberg, C Falk, N Kaminski, M Krasnow, R Lafyatis, M Nikolíc, J Powell, J Rajagopal, O Rozenblatt-Rosen, MA Seibold, D Sheppard, D Shepherd, SA Teichmann, A Tsankov, J Whitsett, Y Xu, NE Banovich, P Barbry, TE Duong, KB Meyer, JA Kropski, D Pe’er, HB Schiller, PR Tata, JL Schultze, AV Misharin, MC Nawijn, MD Luecken, F Theis

## Abstract

Organ- and body-scale cell atlases have the potential to transform our understanding of human biology. To capture the variability present in the population, these atlases must include diverse demographics such as age and ethnicity from both healthy and diseased individuals. The growth in both size and number of single-cell datasets, combined with recent advances in computational techniques, for the first time makes it possible to generate such comprehensive large-scale atlases through integration of multiple datasets. Here, we present the integrated Human Lung Cell Atlas (HLCA) combining 46 datasets of the human respiratory system into a single atlas spanning over 2.2 million cells from 444 individuals across health and disease. The HLCA contains a consensus re-annotation of published and newly generated datasets, resolving under- or misannotation of 59% of cells in the original datasets. The HLCA enables recovery of rare cell types, provides consensus marker genes for each cell type, and uncovers gene modules associated with demographic covariates and anatomical location within the respiratory system. To facilitate the use of the HLCA as a reference for single-cell lung research and allow rapid analysis of new data, we provide an interactive web portal to project datasets onto the HLCA. Finally, we demonstrate the value of the HLCA reference for interpreting disease-associated changes. Thus, the HLCA outlines a roadmap for the development and use of organ-scale cell atlases within the Human Cell Atlas.
