## Extended Data Table 1 for "An integrated cell atlas of the human lung in health and disease"

### Sheet: Sheet1
Study name	n datasets	dataset names (if multiple)	In core reference?	Published	Lung condition(s)	n subjects	n samples	n cells	sampling types	subject types	reference genome	cells or nuclei	sc/sn protocol	doi	First author	Title	GEO	EGA	Other	Notes
Banovich_Kropski_2020	1		Partly (healthy in core, disease in extension)	Partly	Healthy, NSIP, IPF, cHP, ILD, Sarcoidosis	58	61	204573	rejected donor lung/lung explant	PF patients/organ donors	ensembl84 (GRCh38)	cells	10X 5' v1/v2	10.1126/sciadv.aba1972	Habermann	Single-cell RNA-sequencing reveals profibrotic roles of distinct epithelial and mesenchymal lineages in pulmonary fibrosis	https://www.ncbi.nlm.nih.gov/geo/query/acc.cgi?acc=GSE135893			Unpublished data were re-aligned to ensembl84 (GRCh38) for the HLCA
Barbry_Leroy_2020	1		Yes	Yes	Healthy	10	33	74486	biopsy, brush	alive healthy	ensembl84 (GRCh38)	cells	10X 3' v2	10.1164/rccm.201911-2199OC	Deprez	A Single-Cell Atlas of the Human Healthy Airways	https://www.ncbi.nlm.nih.gov/geo/query/acc.cgi?acc=GSE143868	https://ega-archive.org/studies/EGAS00001004082		Data were re-aligned to ensembl84 (GRCh38) for the HLCA
Jain_Misharin_2021	2	10x_v1, 10x_v2	Yes	No	Healthy	7	9	45557	nasal scraping	alive healthy	ensembl84 (GRCh38)	cells	10X 5' v1, v2	NA	NA	NA	NA	NA	NA
Krasnow_2020	1		Yes	Yes	NSCLC, carcinoid (non-cancerous tissue used for samples)	3	5	60977	surgical resection	alive diseased	ensembl84 (GRCh38)	cells	10X 3' v2	10.1038/s41586-020-2922-4	Travaglini	A molecular cell atlas of the human lung from single cell RNA sequencing		https://ega-archive.org/studies/EGAS00001004344	https://www.synapse.org/#!Synapse:syn21041850	10X only. Data were re-aligned to ensembl84 (GRCh38) for the HLCA
Lafyatis_Rojas_2019	2	10x_v1, 10x_v2	Yes	Yes	Healthy	6	8	24180	rejected donor lung	organ donor	ensembl93 (GRCh38)	cells	10X 3' v1, v2	10.1183/13993003.02441-2018	Morse	Proliferating SPP1/MERTK-expressing macrophages in idiopathic pulmonary fibrosis	https://www.ncbi.nlm.nih.gov/geo/query/acc.cgi?acc=GSE128033			Healthy only
Meyer_2019	1		Yes	Yes	Healthy	3	12	35522	donor lung	organ donor	ensembl84 (GRCh38)	cells	10X 3' v2	10.1186/s13059-019-1906-x	Madissoon	scRNA-seq assessment of the human lung, spleen, and esophagus tissue stability after cold preservation			https://data.humancellatlas.org/explore/projects/c4077b3c-5c98-4d26-a614-246d12c2e5d7	Lung only
Misharin_2021	1		Yes	No	Healthy	2	10	64842	healthy donor lung	organ donor	ensembl84 (GRCh38)	cells	10X 3' v3	NA	NA
Misharin_Budinger_2018	1		Partly (healthy in core, disease in extension)	Yes	Healthy, IPF, Myositis-associated ILD, HP, SSc-ILD	17	17	78313	lung explant, donor lung, biopsy cryopreserved	organ donor, alive diseased	ensembl84 (GRCh38)	cells	10X 3' v2, v3	10.1164/rccm.201712-2410OC	Reyfman	Single-Cell Transcriptomic Analysis of Human Lung Provides Insights into the Pathobiology of Pulmonary Fibrosis	https://www.ncbi.nlm.nih.gov/geo/query/acc.cgi?acc=GSE122960; https://www.ncbi.nlm.nih.gov/geo/query/acc.cgi?acc=GSE121611		https://www.ncbi.nlm.nih.gov/projects/gap/cgi-bin/study.cgi?study_id=phs001750.v1.p1
Nawijn_2021	1		Yes	Partly	Healthy	10	15	70401	biopsy, brush	alive healthy	ensembl84 (GRCh38)	cells	10X 3' v2	10.1038/s41591-019-0468-5	Vieira-Braga	A cellular census of human lungs identifies novel cell states in health and in asthma		https://ega-archive.org/datasets/EGAD00001005064		Healthy only, data from Groningen
Seibold_2020	2	10x_v2, 10x_v3	Yes	Yes	Healthy	14	14	33593	rejected donor lung	organ donor	ensembl84 (GRCh38)	cells	10X 3' v2, v3	10.1038/s41467-020-16239-z	Goldfarbmuren	Dissecting the cellular specificity of smoking effects and reconstructing lineages in the human airway epithelium	https://www.ncbi.nlm.nih.gov/geo/query/acc.cgi?acc=GSE134174			In vivo only (no in vitro), data were realigned to ensembl84 (GRCh38) for the HLCA
Teichmann_Meyer_2019	1		Yes	Yes	Healthy	6	11	12229	donor lung	organ donor	ensembl84 (GRCh38)	cells	10X 3' v2	10.1038/s41591-019-0468-5	Vieira-Braga	A cellular census of human lungs identifies novel cell states in health and in asthma		https://ega-archive.org/datasets/EGAD00001005065		Healthy only, data from Sanger
Barbry_unpubl	1		No	No	IPF	2	12	100211	biopsy, brush	alive diseased	ensembl98 (GRCh38)	cells	10X 3' v3	NA	NA	NA	NA	NA	NA
Budinger_2020	1		No	Yes	COVID-19	3	12	91980	autopsy	autopsy	ensembl93 (GRCh38)	cells	10X 3' v3	10.1126/scitranslmed.abe4282	Bharat	Lung transplantation for patients with severe COVID-19			https://www.nupulmonary.org/covid-19-ms2/?ds=full&meta=SampleName	Excluding all controls (already present in HLCA core from other study)
Duong_lungMAP_unpubl	1		No	No	Healthy	1	9	53904	donor lung	organ donor	GRCh38	nuclei	10X 3' v3	NA	NA		NA	NA	NA
Eils_2020	1		No	Yes	cancer (non-cancerous tissue used for samples)	12	12	39778	surgical resection	alive diseased	ensembl82 (hg19)	nuclei	10X v2 (3' or 5'?)	10.15252/embj.20105114	Lukassen	SARS-CoV-2 receptor ACE2 and TMPRSS2 are primarily expressed in bronchial transient secretory cells			https://figshare.com/articles/dataset/Single-cell_RNA-Seq_of_human_primary_lung_and_bronchial_epithelium_cells/11981034/1	In vitro data (ALI culture) excluded
Gomperts_2021	3	UCLA, CSMC, CFF	No	Yes	Healthy, CF	42	42	40709	lung explant, rejected donor lung	organ donor, alive diseased	GENCODE 25 (hg38)	cells	DropSeq, 10X 3' v2, v3	10.1038/s41591-021-01332-7	Carraro	Transcriptional analysis of cystic fibrosis airways at single-cell resolution reveals altered epithelial cell states and composition	https://www.ncbi.nlm.nih.gov/geo/query/acc.cgi?acc=GSE150674
Janssen_2020	1		No	Yes	Healthy	10	10	49384	BALF	alive healthy	ensembl91 (GRCh38)	cells	10X 3' v2	10.1164/rccm.202005-1989OC	Mould	Airspace Macrophages and Monocytes Exist in Transcriptionally Distinct Subsets in Healthy Adults	https://www.ncbi.nlm.nih.gov/geo/query/acc.cgi?acc=GSE151928
Kaminski_2020	1		No	Yes	Healthy, IPF, COPD	78	107	307650	lung explant, donor lung	organ donor, alive diseased	ensembl91 (GRCh38)	cells	10X 3' v2	10.1126/sciadv.aba1983	Adams	Single-cell RNA-seq reveals ectopic and aberrant lung-resident cell populations in idiopathic pulmonary fibrosis	https://www.ncbi.nlm.nih.gov/geo/query/acc.cgi?acc=GSE136831
Lafyatis_2019	1		No	Yes	SSc-ILD	4	8	27297	lung explant	alive diseased	ensembl93 (GRCh38)	cells	10X 3' v2	10.1136/annrheumdis-2018-214865	Valenzi	Single-cell analysis reveals fibroblast heterogeneity and myofibroblasts in systemic sclerosis-associated interstitial lung disease	https://www.ncbi.nlm.nih.gov/geo/query/acc.cgi?acc=GSE128169			Disease data only (healthy already in Lafyatis_Rojas_2019 in HLCA core)
Lambrechts_2021	1		No	Yes	COVID-19, non-COVID-19 pneumonia	35	35	65166	BALF	alive diseased	ensembl93 (GRCh38)	cells	10X 5' (version?)	10.1038/s41422-020-00455-9	Wauters	Discriminating mild from critical COVID-19 by innate and adaptive immune single-cell profiling of bronchoalveolar lavages			https://covid19.lambrechtslab.org/downloads/Allcells.counts.rds
Meyer_2021	2	5', 3'	No	bioRxiv	Healthy	7	59	128628	donor lung	organ donor	ensembl84 (GRCh38)	cells	10X 3' v2, 10X 5' v1	10.1101/2021.11.26.470108	Madissoon	A spatial multi-omics atlas of the human lung reveals a novel immune cell survival niche	NA	NA	NA	Data were realigned to ensembl84 (GRCh38) for the HLCA
Peer_Massague_2020	1		No	Yes	Lung adenocarcinoma (tumor and adjacent normal)	9	12	32850	surgical resection	alive diseased	hg38	cells	10X 3' v2	10.1038/s41591-019-0750-6	Laughney	Regenerative lineages and immune-mediated pruning in lung cancer metastasis			https://s3.amazonaws.com/dp-lab-data-public/lung-development-cancer-progression/PATIENT_LUNG_ADENOCARCINOMA_ANNOTATED.h5	Metastases excluded (since this is not lung tissue)
Regev_2021	3	cryo, fresh, nuclei	No	Yes	COVID-19	16	24	96060	autopsy, autopsy cryopreserved	autopsy	GRCh38	cells/nuclei	10X 3' v3, 10X 5' v1.1	10.1038/s41586-021-03570-8	Delorey	COVID-19 tissue atlases reveal SARS-CoV-2 pathology and cellular targets	https://www.ncbi.nlm.nih.gov/geo/query/acc.cgi?acc=GSE171668	NA	NA	Lung tissue only
Schiller_2020	1		No	Yes	Endstage PF, Cancer (non-cancerous tissue used for samples)	14	15	38648	lung explant, surgical resection	alive diseased	ensembl99 (GRCh38)	cells	DropSeq	10.15252/emmm.202012871	Mayr	Integrative analysis of cell state changes in lung fibrosis with peripheral protein biomarkers			https://github.com/theislab/2020_Mayr
Schiller_2021	1		No	No	Cancer (non-cancerous tissue used for samples)	7	7	35984	surgical resection	alive diseased	ensembl99 (GRCh38)	cells	10X 3' v3	NA	NA	NA	NA	NA	NA
Shalek_2018	1		No	Yes	Chronic rhinosinusitis, respiratory system disease	18	21	36740	nasal scraping	alive diseased	GRCh37.p13 (hg19)	cells	SeqWell	10.1038/s41586-018-0449-8	Ordovas-Montanes	Allergic inflammatory memory in human respiratory epithelial progenitor cells			https://static-content.springer.com/esm/art%3A10.1038%2Fs41586-018-0449-8/MediaObjects/41586_2018_449_MOESM4_ESM.zip
Sheppard_2020	1		No	Yes	Healthy, scleroderma, IPF	8	15	80020	lung explant, rejected donor lung	organ donor, alive diseased	GRCh38	cells	10X 3' v2	10.1038/s41467-020-15647-5	Tsukui	Collagen-producing lung cell atlas identifies multiple subsets with distinct localization and relevance to fibrosis	https://www.ncbi.nlm.nih.gov/geo/query/acc.cgi?acc=GSE132771
Sims_2019	1		No	Yes	Healthy, anti-CD3 anti-CD28 antibody stimulated	2	4	10790	isolated and cultured T cells from healthy donor lung	organ donor	GENCODE v.24 (GRCh38.p5 )	cells	10X 3' (version?)	10.1038/s41467-019-12464-3	Szabo	Single-cell transcriptomics of human T cells reveals tissue and activation signatures in health and disease	https://www.ncbi.nlm.nih.gov/geo/query/acc.cgi?acc=GSE126030
Sun_2020	4	batch 1-4	No	Yes	Healthy	9	9	46500	cryopreserved donor lung	lung donor (incl. preterm (~30wk), pediatric(~3yrs), adult(~30yrs)	ensembl93 (hg38)	nuclei	10X 3' v3	10.7554/eLife.62522	Wang	Single-cell multiomic profiling of human lungs reveals cell-type-specific and age-dynamic control of SARS-CoV2 host genes	https://www.ncbi.nlm.nih.gov/geo/query/acc.cgi?acc=GSE161382
Thienpont_2018	2	10Xv1, 10Xv2	No	Yes	Squamous Cell Carcinoma, Pleiomorphic Carcinoma, Adenocarcinoma, Large Cell Carcinoma (tumor and non-tumor tissue) (all COPD patients)	8	36	93575	surgical resection	alive diseased	ensembl85 (hg19)	cells	10X 3' v1, v2	10.1038/s41591-018-0096-5	Lambrechts	Phenotype molding of stromal cells in the lung tumor microenvironment			http://blueprint.lambrechtslab.org/#/099de49a-cd68-4db1-82c1-cc7acd3c6d14/*/welcome
Wunderink_2021	2	cryo, fresh	No	Yes	COVID-19	10	15	77146	BALF, cryopreserved BALF	alive diseased	ensembl93 (GRCh38)	cells	10X 5' v1	10.1038/s41586-020-03148-w	Grant	Circuits between infected macrophages and T cells in SARS-CoV-2 pneumonia	https://www.ncbi.nlm.nih.gov/geo/query/acc.cgi?acc=GSE155249
Xu_2020	1		No	Yes	Lymphangioleiomyomatosis	2	2	12374	lung explant	alive diseased	ensembl84 (hg19)	cells	10X 3' v2	10.1164/rccm.201912-2445OC	Guo	Single-Cell Transcriptomic Analysis Identifies a Unique Pulmonary Lymphangioleiomyomatosis Cell	https://www.ncbi.nlm.nih.gov/geo/query/acc.cgi?acc=GSE135851			Including only LAM1 and LAM3
Zhang_2021	1		No	Yes	Healthy, moderate COVID-19, severe COVID-19	12	12	62469	BALF	alive healthy, alive diseased	GRCh38	cells	10X 3' v2, v3	10.1038/s41591-020-0901-9	Liao	Single-cell landscape of bronchoalveolar immune cells in patients with COVID-19	https://www.ncbi.nlm.nih.gov/geo/query/acc.cgi?acc=GSE145926
Total:	46					445	673	2232536
					IPF: idiopathic pulmonary fibrosis				BALF: bronchoalveolar lavage fluid
					CF: cystic fibrosis
					SSc-ILD: systemic sclerosis interstitial lung disease
					NSCLC: non-small-cell lung cancer
					COPD: chronic obstructive pulmonary disease
					PF: pulmonary fibrosis
					NSIP: non-specific interstitial pneumonia
					cHP: chronic hypersensitivity pneumonitis
					ILD: interstitial lung disease
