## Extended Data Table 3 for "An integrated cell atlas of the human lung in health and disease"

### Sheet: Sheet1
Anatomical region (level 1)	Anatomical region (level 2)	CCF score
nose		0
	inferior turbinate	0
airway		0.36
	trachea	0.36
	trachea	0.36
	left or right main bronchus	0.5
	segmental bronchi	0.64
	lobular bronchi	0.72
	distal lobular airways	0.81
	bronchioles	0.97
parenchyma		0.97
