## Extended Data Table 4 for "An integrated cell atlas of the human lung in health and disease"

### Sheet: SuppT_celltype_ref_mapping
Level_1	Level_2	Level_3	Level_4	Level_5	Banovich_Kropski_2020	Barbry_Leroy_2020	Jain_Misharin_2021	Krasnow_2020	Meyer_2019	Lafyatis_Rojas_2019	Meyer_2021	Misharin_2021	Misharin_Budinger_2018	Nawijn_2021	Seibold_2020	Teichmann_Meyer_2019	Thienpont_2018	Kaminski_2020	Banovich_Kropski_2020_disease	Misharin_Budinger_2018_disease	Eils_2020	Sheppard_2020	Duong_lungMAP_unpubl	Sun_2020
Epithelial													Alveolar epithelial type 2 cells + Secretory cells				Epithelial		Proliferating Epithelial Cells	Proliferating epithelial		Epithelial
	Airway epithelium
		Basal			Basal			Basal			Basal			Basal - Basal cells				Basal	Basal	KRT5 Basal cells			Basal	basal cells
		Basal												Basal_airway_epithelia
		Basal												Basal
			Basal resting			Basal		Proximal Basal				SC88_C0_Basal_resting		Basal 1		Basal 1
			Suprabasal		Differentiating basal	Suprabasal	Suprabasal	Differentiating Basal			Suprabasal	SC88_C3_Suprabasal		Basal - Suprabasal cells	Differentiating.basal	Basal 2
			Suprabasal		Differentiating secretory	Suprabasal N								Basal 2
			Basal proliferating				Basal cycling	Proliferating Basal			Dividing_Basal	SC88_C12_Basal_cells_proliferating	Epithelial cells, proliferating	Basal - Cycling cells	Proliferating.basal
			Basal TP63									SC88_C10_Basal_cells_TP63
			Basal activated									SC88_C15_Basal_activated
			Basal KRT13 cornified									SC88_C17_KRT13_cornified
			Proteasomal basal												Proteasomal.basal
			KRT8 high basal												KRT8.high
			Hillock											Basal - Hillock cells
		Multiciliated lineage			Ciliated													Ciliated	Ciliated	Ciliated	Ciliated
			Deuterosomal		Differentiating Ciliated	Deuterosomal	Deuterosomal cells				Deuterosomal			Secretory - Deuterosomal	Hybrid.secretory.early.ciliating				Differentiating Ciliated				Multiciliated diff
			Deuterosomal											Deuterosomal
			Deuterosomal											Ciliated - Deuterosomal
			Multiciliated				Multiciliated	Proximal Ciliated	Ciliated	9 Ciliated Cell	Ciliated	SC88_C1_Ciliated_1	Ciliated cells	Ciliated	Mature.ciliated.A	Ciliated 1							Multiciliated 1	ciliated cells
			Multiciliated					Ciliated				SC88_C2_Ciliated_2		Multiciliated cells	Mature.ciliated.B	Ciliated 2							Multiciliated 2
			Multiciliated									SC88_C4_Ciliated_3		Ciliated - Ciliated cells
			Multiciliated									SC85_C8_Ciliated_1		Ciliated - Basal cells
			Multiciliated									SC85_C10_Ciliated_2
			Multiciliated									Ciliated
				Multiciliated (nasal)		Multiciliated N								Ciliated(Nasal)
				Multiciliated (non-nasal)		Multiciliated
			Mucous ciliated				Mucus multiciliated							Ciliated - Mucous ciliated cells
		Secretory									SMG_Duct	Secr	Secretory cells	Secretory						Secretory
			Club		Secretory - SCGB3A1+		Club	Club		12 Club	Secretory_Club	SC88_C5_Club		Secretory - Club cells		Club		Club	SCGB3A2+ SCGB1A1+		Club		Club	club cells
			Club		Secretory - SCGB1A1+/SCGB3A2+	Secretory						SC85_C7_Club		Secretory_Club	Mucus.secretory				SCGB3A2+
			Club		Secretory - SCGB1A1+							SC86_C23_Club		Secretory - Basal cells
			Club		Secretory - SCGB3A1+/MUC5B+									Club
			Club		Secretory - SCGB1A1+/MUC5B+
				Club (non-nasal)
				Club (nasal)		Secretory N
			Goblet		Secretory - MUC5AC+		Goblet	Goblet			Secretory_Goblet	SC88_C8_Goblet		Secretory - Goblet cells	Mature.mucus.secretory			Goblet	MUC5AC+ High				Goblet	goblet cells
			Goblet		Secretory - SCGB3A2+									Secretory_Goblet					MUC5B+
				Goblet (nasal)										Goblet_1(Nasal)
				Goblet (nasal)										Goblet 2(Nasal)
				Goblet (bronchial)
				Goblet (subsegmental)
			Transitional Club-AT2
		Rare			PNEC/Ionocyte	Rare cells					Ionocyte_n_Brush
			Ionocyte				Ionocytes	Ionocyte				SC88_C19_Ionocytes		Ionocytes	Ionocyte			Ionocyte
			Tuft												Tuft-like
			Neuroendocrine					Neuroendocrine			Neuroendocrine	SC88_C21_Neuroendocrine			PNEC			PNEC					Neuroendocrine	pulmonary neuroendocrine cells
		Squamous					Squamous, SPRR3							Secretory - Basal to secretory
		KRT5- KRT17+ epithelial			KRT5-/KRT17+													Aberrant_Basaloid	KRT5-/KRT17+
		BASCs																					Bronchoalveolar stem cell
	Submucosal Gland
		Submucosal Secretory
			SMG serous			Serous		Serous			SMG_Serous	SC88_C18_SMG_Serous		SMG -Serous cells									Serous
				SMG serous (nasal)
				SMG serous (bronchial)
			SMG mucous			SMG Goblet		Mucous			SMG_Mucous	SC88_C11_SMG_Mucous		SMG - Mucous cells	SMG.secretory
			SMG mucous			Mucous						SC85_C20_SMG_Mucous
			SMG MUC5Blow DEFB1									SC88_C16_SMG_MUC5Blow_DEFB1
			SMG basal A												SMG.basal.A
			SMG basal B												SMG.basal.B
			SMG myoepithelial												SMG.myoepithelial
			SMG duct											SMG - Duct cells
	Alveolar epithelium											AT1,HHIP+ AT2					Alveolar
		AT1			AT1	AT1		Alveolar Epithelial Type 1			AT1	AT1				Type_1_alveolar		ATI	AT1	AT1	AT1		AT1	alveolar type 1 cells
		AT1							Alveolar_Type1	8 AT1		SC85_C9_AT1_1	Alveolar epithelial type 1 cells										AT1 diff
		AT1										SC85_C16_AT1_2
		AT1										SC85_C18_AT1_3
		AT1										SC86_C19_AT1
		AT2			AT2	AT2		Alveolar Epithelial Type 2	Alveolar_Type2	6 AT2	AT2	AT2	Alveolar epithelial type 2 cells			Type 2 alveolar		ATII	AT2	AT2	AT2		AT2	alveolar type 2 cells
			AT2 homeostatic									SC85_C0_AT2_1
			AT2 homeostatic									SC85_C1_AT2_2
			AT2 homeostatic									SC85_C11_AT2_7
			AT2 homeostatic									SC85_C3_AT2_4
			AT2 homeostatic									SC85_C4_AT2_5
			AT2 activated									SC85_C6_AT2_6_activated_2
			AT2 activated									SC85_C2_AT2_3_activated_1
			AT2 activated									SC85_C12_AT2_8_activated_3
			AT2 activated									SC85_C13_AT2_9_activated_4
			Transitional AT2		Transitional AT2														Transitional AT2				AT1.AT2	AT1/AT2-like
			Transitional AT2																					AT2/Club-like
			Signaling alveolar AT2					Signaling Alveolar Epithelial Type 2
			AT2 proliferating								Dividing_AT2												AT2 prolif
Endothelial						Endothelial											EC					Endothelial
	Blood vessels				Endothelial - inflamed				Blood_vessel	4 Endothelial		Aerocyte,Artery	Endothelial cells	Bronchial_endothelial		Endothelial			Endothelial Cells	Endothelial	Endothelial
		EC arterial			Endothelial - arteriole			Artery				Artery						VE_Arterial					Arterial EC	arteries
			Arterial Pulmonary								Endothelia_vascular_arterial_pulmonary
			Arterial Systemic								Endothelia_vascular_arterial_systemic
		EC capillary			Endothelial - capillary			Capillary										VE_Capillary_B					Capillary intermediate	Cap1
		EC capillary																VE_Capillary_A						Cap2
			EC aerocyte capillary		Endothelial - CA4+ capillary			Capillary Aerocyte			Endothelia_vascular_Cap_a	SC86_C24_Capillary_aerocyte											aCap
			EC general capillary								Endothelia_vascular_Cap_g												gCap
			EC capillary intermediate 1					Capillary Intermediate 1
			EC capillary intermediate 2					Capillary Intermediate 2
		EC venous			Endothelial - venule			Vein				Vein		Venous_endothelial				VE_Venous					Venous EC	veins
		EC venous
			EC venous systemic		Endothelial - peribronchiolar						Endothelia_vascular_venous_systemic			Bronchial/Venous
			EC venous pulmonary								Endothelia_vascular_venous_pulmonary
		Bronchial Vessel 1						Bronchial Vessel 1										VE_Peribronchial						bronchial vessel
		Bronchial Vessel 2						Bronchial Vessel 2
	Lymphatic EC				Lymphatic			Lymphatic	Lymph_vessel	11 Lymphatic endothelial	Endothelia_Lymphatic	SC86_C8_Lymphatics	Lymphatics	Lymphatic_endothelial		Lymphatic		Lymphatic	Lymphatic Endothelial Cells	Lymphatics	LymphaticEndothelium		Lymphatic EC	lymphatics
	Lymphatic EC											Lymphatics
		Lymphatic EC mature
		Lymphatic EC proliferating
		Lymphatic EC differentiating
Stroma										7 Fibroblast/SMC/pericyte			Stromal cells (fibroblasts, smooth muscle, pericytes							SMC+Fibroblasts		Col1+
	Fibroblast lineage					Fibroblast	Fibroblasts		Fibroblast					Fibroblasts		Fibroblasts	Fibroblast	Fibroblast	Fibroblasts		Fibroblasts
		Fibroblasts			FB - Inflamed						Fibro_peribronchial	SC85_C22_Fibroblast
		Fibroblasts			FB - WNT2+						Fibro_perichondrial	SC88_C20_Fibroblast											Matrix fibroblast 2	matrix fibroblast 2
		Fibroblasts			FB- MFAP5+						Fibro_adventitial	SC89_C0_Fibroblast_1_THBS4											Matrix fibroblast 1	matrix fibroblast 1
		Fibroblasts			Matrix FB						Fibro_adventitial_CCL	SC89_C1_Fibroblast_2_THBD
		Fibroblasts									Fibro_ASPN	SC89_C2_Fibroblast_3
		Fibroblasts									NAF_1	SC89_C4_Fibroblast_4_COL13A1
		Fibroblasts									NAF_2	SC89_C5_Fibroblast_5_CNTFR
		Fibroblasts										SC89_C6_Fibroblast_6_CPXM1
		Fibroblasts										SC89_C7_Fibroblast_7
		Fibroblasts										Fibroblast
			Peribronchial fibroblasts
			Adventitial fibroblasts					Adventitial Fibroblast				SC86_C0_Adventitial_fibroblast_1
			Adventitial fibroblasts									SC86_C1_Adventitial_fibroblast_2_G0S2pos
			Adventitial fibroblasts									SC86_C6_Adventitital_fibroblast_3
			Adventitial fibroblasts									SC86_C9_Adventitial_fibroblast_4_metallothionein_high
			Adventitial fibroblasts									SC86_C15_Adventitial_fibroblast_6_metallothionein_high
			Adventitial fibroblasts									SC86_C12_Adventitial_fibroblast_5_mito.high
			Adventitial fibroblasts									AdvF
			Alveolar fibroblasts					Alveolar Fibroblast	Fibro_alveolar		Fibro_alveolar	AlvF
			Alveolar fibroblasts									SC86_C3_Alveolar_fibroblast_1_ICAM4
			Alveolar fibroblasts									SC86_C4_Alveolar_fibroblast_2
			Alveolar fibroblasts									SC86_C10_Alveolar_fibroblast_3_G0S2negative
			Alveolar fibroblasts									SC86_C11_Alveolar_fibroblast_4_G0S2negative
			Lipofibroblasts					Lipofibroblast				SC86_C13_Lipofibroblast_PTGDS
			Pericytes		Pericyte	Pericyte		Pericyte			Muscle_pericyte_airway	SC85_C19_Pericytes		Pericytes				Pericyte					Pericyte	pericytes
			Pericytes								Muscle_pericyte_parenchyma	SC86_C2_Pericyte
			Pericytes									Pericyte
			Fibroblasts PLIN2+		FB - PLIN2+														PLIN2+ Fibroblasts
			Fibroblasts WIF1+ CHRM2+									SC86_C16_Fibroblast_WIF1_CHRM2_1
			Fibroblasts WIF1+ CHRM2+									SC86_C22_Fibroblast_WIF1_CHRM2_1
			Subpleural fibroblasts		FB - HAS1 hi							SC86_C21_Subpleural_fibroblasts_HAS1							HAS1 High Fibroblasts
			Subpleural fibroblasts									HAS1 F
			Fibroblasts CRABP1+ NOV+
		Myofibroblasts			MyoFB			Myofibroblast										Myofibroblast	Myofibroblasts				Myofibroblast	myofibroblasts
			Myofibroblasts, CTHRC1+		MyoFB - CTHRC1+
			Activated myofibroblasts		MyoFB - activated
			Secondary crest myofibroblast																				Secondary crest myofib
	Smooth muscle				SMC	Smooth muscle			Muscle_cells		Muscle_cells	SMC		Smooth muscle cells		Smooth muscle		SMC	Smooth Muscle Cells
	Smooth muscle											SC86_C18_SM_3
	Smooth muscle											SC89_C8_SM
	Smooth muscle											SC88_C22_SMC
	Smooth muscle											SC85_C15_SMC
	Smooth muscle											SC86_C7_SM_1
	Smooth muscle											SC86_C17_SM_2
		Vascular smooth muscle						Vascular Smooth Muscle			Muscle_smooth_pulmonary												Venous smooth muscle	vascular smooth muscle
		Vascular smooth muscle									Muscle_sm_peri_sys_intermediate												Arterial smooth muscle
		Vascular smooth muscle									Muscle_smooth_syst_arterial
		Airway smooth muscle						Airway Smooth Muscle			Muscle_airway													airway smooth muscle
		Fibromyocytes						Fibromyocyte
		Smooth muscle FABP4
		Smooth muscle LAMC3
		SM activated stress response
	Mesothelium				Mesothelial			Mesothelial			Mesothelia	SC89_C9_Mesothelial_1				Mesothelium		Mesothelial	Mesothelial Cells
		Mesothelial DEFB4A										SC89_C11_Mesothelial_2_DEFB4A
	Chondrocytes										Chondrocyte													chondrocytes
Immune																				Proliferating immune			Immune prog
	Lymphoid				CD8/NKT					5 T-cell/NK cell			Lymphoid lineage: Plasma cells, B cells, T cells			T and NK
		B cell lineage					B cells			15 B-cell/plasma cell		B cells,Plasma				B cells	B_cell					B cell		B cells
			B cells		B cells	B cells		B	B_cells			SC84_C12_B_cells		B_cell				B	B Cells	B cells			B
			B cells									SC87_C0_B_cells_1		B_Cells
			B cells									SC87_C6_B_cells_2
			B cells									SC87_C7_B_cells_3
				Mature B cells							B_mature
				Naive B cells							B_naive
			Plasma cells		Plasma	Plasma cells		Plasma	Plasma_cells		B_plasma	SC84_C19_Plasma_cells		B_plasma_cell				B_Plasma	Plasma Cells	Plasma cells			Plasma
				Plasmablasts							B_plasmablast
		T cell lineage				T cells	T cells			2 T-Cell		T cells		T_cell			T_cell	T	T Cells		Immuno_TCells	T cell		T cells
		T cell lineage												T cells
			CD4 T cells		CD4				T_CD4		CD4	SC84_C8_CD4_T_cells											CD4T
			CD4 T cells									SC87_C11_CD4_T_cells
				CD4 T cells naive				CD4+ Naive T			CD4_naive/CM
				CD4 T cells ME				CD4+ Memory/Effector T
				CD4T cells TRM							CD4_TRM
				CD4 T cells MAIT							MAIT
			CD8 T cells						T_CD8_CytT		CD8	SC84_C18_CD8_T_cells						T_Cytotoxic		CD8 T cells			CD8T
			CD8 T cells									SC87_C18_CD8_T_cells
				CD8 T cells naive				CD8+ Naive T
				CD8 T cells ME				CD8+ Memory/Effector T			CD8_CTL
				CD8 T cells GZMK+							CD8_GZMK+
				CD8 T cells TRM							CD8_TRM
			Gamma-delta T cells								gdT
			Regulatory T cells						T_regulatory		Tregs							T_Regulatory
			T cells proliferating						T_cells_Dividing										Proliferating T Cells
		Innate lymphoid cell NK
			ILCs								ILC							ILC_A
			ILCs															ILC_B
			NK cells		NK	LT/NK		Natural Killer	NK		NK							NK	NK Cells				NK	NK cells
				NK_ITGAD+							NK_ITGAD+
				NK_XCL1+							NK_XCL1+
				NK dividing					NK_Dividing
			NKT cells					Natural Killer T			NKT
			NKT cells proliferating					Proliferating NK/T
	Myeloid						Myeloid: monocytes, macrophages, DC2							Myeloid			Myeloid
		Dendritic cells				Dendritic		Dendritic		10 Dendritic cell			Dendritic cells	Dendritic_Cells		Dendritic cells			cDCs	DC		Dendritic cell	DC	dendritic cells
			DC1		cDC1			Myeloid Dendritic Type 1	DC_1		DC_1	SC84_C7_7_DC1_CLEC9A						cDC1
			DC2		cDC2			Myeloid Dendritic Type 2	DC_2		DC_2	SC84_C7_2_DC2_FCER1A						cDC2
			DC2					IGSF21+ Dendritic				SC87_C16_DC2
			DC2									DC2
			Migratory DCs															DC_Mature
			Plasmacytoid DCs		pDC		pDC	Plasmacytoid Dendritic	DC_plasmacytoid		DC_plasmacytoid			DC_plasmacytoid				pDC	pDCs
			DC monocyte		moDC				DC_Monocyte_Dividing
			DC activated						DC_activated		DC_activated
			TREM2+ Dendritic					TREM2+ Dendritic
			EREG+ Dendritic					EREG+ Dendritic
			Langerin+ DC															DC_Langerhans
		Macrophages				Macrophage						SC84_C11_Macrophages_mixed_cluster						Macrophage	Macrophages			Macrophage	Macrophage 1
		Macrophages										mDC											Macrophage 2
			Alveolar macrophages		Alveolar macrophage			Macrophage	Macrophage_MARCOpos	0 FABP4hi Macrophage	Macro_MARCOpos_Metallothioneins	SC84_C5_Alveolar_macrophages	Alveolar macrophages			Luminal_Macrophages		Macrophage_Alveolar		Alveolar macrophages				Alveolar macrophages
			Alveolar macrophages									SC84_C6_Alveolar_macrophages
			Alveolar macrophages									SC86_C20_Alveolar_macrophages
			Alveolar macrophages									SC87_C19_Alveolar_macrophages
			Alveolar macrophages									MT AM
			Alveolar macrophages									MoAM
			Alveolar macrophages									fMoAM
			Alveolar macrophages								Macro_alv	vAM
				Alveolar Mφ activated IFI27								SC84_C0_Alveolar_macrophages_activated_IFI27
				Alveolar Mφ activated IFI27								SC84_C9_Alveolar_macrophages_activated_IFI27
				Alveolar Mφ activated IFI27								IFI27 AM
				Alveolar Mφ FN1+								SC84_C14_Alveolar_macrophages_FN1-positive
				Alveolar Mφ CCL3+								SC84_C16_Alveolar_macrophages_CCL3-positive
				Alveolar Mφ CCL3+								CCL3 AM
				Alveolar Mφ MT-positive
				Alveolar Mφ proliferating
			Interstitial macrophages						Macrophage_MARCOneg		Macro_CXCL10		Not-alveolar macrophages											Interstitial macrophages
			Interstitial macrophages								Macro_int	SC84_C3_Not_alveolar_macrophages
			Interstitial macrophages								Macro_int_CCL	SC84_C7_Not_alveolar_macrophages
			Interstitial macrophages								MonoMacro_intermediate_1	SC87_C2_Not_alveolar_macrophages
			Interstitial macrophages								Macro_CHIT1
			Interstitial macrophages								Macro_MARCOneg_FCGBP_Trachea
				Interstitial Mφ IDO1+								SC84_C17_Not_alveolar_macrophages_IDO1-positive
				Monocyte-derived Mφ								SC87_C1_Not_alveolar_macrophages_C15orf48
				Interstitial Mφ CCL3+								SC87_C4_Not_alveolar_macrophages_CCL3
				Interstitial Mφ FPR3+								SC87_C5_Not_alveolar_macrophages_FPR3
				Interstitial v AXL+								SC87_C8_Not_alveolar_macrophages_AXL
				Interstitial Mφ perivascular								SC87_C12_Not_alveolar_macrophages_perivascular_1								F13A1 Macrophages
				Interstitial Mφ perivascular								SC87_C15_Not_alveolar_macrophages_perivascular_2
				Interstitial Mφ perivascular								F13A1 IM
				Interstitial Mφ perivascular								F13A1 IM,Mo
			Mφ proliferating					Proliferating Macrophage	Macrophage_Dividing		Macro_dividing		Macrophages, proliferating						Proliferating Macrophages
			Macrophages SPP1 high		Macrophage - SPP1+					1 SPP1hi Macrophage										SPP1 Macrophages
			Macrophages MARCO-		Monocyte-derived macrophage
		Monocytes			Monocyte	Monocyte			Monocyte	3 FCN1hi monocyte		SC89_C10_Monocytes	Monocytes	Monocyte		Neutrophils			Monocytes	Monocytes	Immuno_Monocytes		Monocyte	monocytes
		Monocytes										Mo
			Classical monocytes		Inflammatory monocyte			Classical Monocyte				SC84_C2_Classical_monocytes						cMonocyte
			Classical monocytes								Monocyte_CD14	SC87_C3_Classical_monocytes
				OLR1+ Classical Monocyte				OLR1+ Classical Monocyte
			Intermediate monocytes					Intermediate Monocyte				SC84_C1_Intermediate_monocytes
			Non-classical monocytes					Nonclassical Monocyte			Monocyte_CD16	SC84_C4_Non-classical_monocytes						ncMonocyte
			Non-classical monocytes									SC87_C17_Non-classical_monocytes
			Monocyte CD16
		Mast cells			Mast	Mast cells	Mast cells	Basophil/Mast 1	Mast_cells	13 Mast cell	Mast_cell	Mast	Mast cells	Mast_cell		Mast cells	Mast_cell	Mast	Mast Cells	Mast cells				mast cells
		Mast cells						Basophil/Mast 2
	Granulocytes
		Basophilic
		Neutrophilic						Neutrophil						Neutrophil_CD14_high									Neutrophil
		Eosinophilic
	Megakaryocytic and erythroid
		Megakaryocytes						Platelet/Megakaryocyte			Megakaryocyte
		Erythrocytes					Erythrocytes				Erythrocyte													enucleated erythrocytes
		Erythroblast															Erythroblast			Erythroblasts
Glial
	Schwann cells
		Schwann nonmyelinating									Schwann_nonmyelinating
		Schwann myelinating									Schwann_Myelinating
Proliferating cells					Proliferating					14 Proliferating cell		Cycling cells
Proliferating cells												SC84_C20_Proliferating cells
Unknown																							Mast/Basal	unclassified
Cancer																	Cancer
Unicorns and artifacts					AT2 - low quality							SC84_C21_Not_immune	Mixed cluster, integration artifact	Basal - Lysed Goblet cells
Unicorns and artifacts												SC85_C21_Immune		Non-endothelial
