## Extended Data Table 7 for "An integrated cell atlas of the human lung in health and disease": Adventitial_fibroblasts-age-GO_BP-Total.tsv

GeneSet	GOID	NGenes	Direction	PValue	FDR	Cluster	Genes	DEUp	DEDown
GO_OBSERVATIONAL_LEARNING	GO:0098597	5	Down	1.556645911043766e-6	0.011682627562383464	1	NRXN2,FOXP2,STRA6,NF1,HTT		NRXN2,FOXP2,NF1,HTT
GO_ANTIGEN_PROCESSING_AND_PRESENTATION_OF_EXOGENOUS_PEPTIDE_ANTIGEN_VIA_MHC_CLASS_I	GO:0042590	72	Up	1.0493115099168318e-5	0.02642792064916166	2	PSMB1,PSMC4,PSMA4,VAMP3,CYBA,PSME4,ITGB5,PSMC5,PSME1,SNAP23,PSMD5,PSMD8,NCF4,PSMC6,PSMA3,PSMC1,PSMB5,PSMA6,PSME2,PSMA7,PSMD10,PSMD7,IKBKB,PSMA2,PSMD3,PSMD11,PSMD9,CLEC4A,LNPEP,PSMD14,NCF2,VAMP8,PSMF1,PSMB2,PSMA1,PSME3,CD36,PSMB7,ITGAV,PSMB6,PSMA5,FCGR1A,NCF1,FCER1G,PSMD4,PSMB4,PSMC2,PSMD6,CYBB,PSMC3,B2M,PDIA3,TAP1,PSMD1,PSMD2,CALR,PSMD13,PSMD12,FCGR1B,PSMB8,TAP2,HLA-E,HLA-G,HLA-F,PSMB10,CHUK,IFI3…	PSMB1,PSMC6,PSMC1,PSMA6,PSMD3,PSMD9,NCF1,PSMD4,PSMD6,PSMC3	ITGB5,ITGAV,PSMB9
GO_NEGATIVE_REGULATION_OF_NON_CANONICAL_WNT_SIGNALING_PATHWAY	GO:2000051	6	Down	1.0564125509325114e-5	0.02642792064916166	2	IFT80,SFRP1,SFRP4,SFRP2,RNF213,ZNRF3		SFRP1,SFRP4,SFRP2,ZNRF3
GO_REGULATION_OF_CELL_SUBSTRATE_JUNCTION_ASSEMBLY	GO:0090109	57	Down	2.582433832713062e-5	0.04110081178740977	3	MYOC,EPHA3,GPM6B,ARHGAP6,LIMCH1,SLK,RHOA,ROCK1,MAP4K4,CLASP1,COL16A1,SLC9A1,ABL1,NRP1,PPM1F,SFRP1,DUSP3,CORO1C,DUSP22,VEGFA,EPB41L5,ITGB1BP1,TEK,LRP1,SDC4,MACF1,KDR,ROCK2,RAC1,THBS1,ACVRL1,IQGAP1,BCAS3,WDPCP,PHLDB2,PTPRJ,THY1,MMP14,CLASP2,DLC1,TSC1,GREM1,SMAD3,DAPK3,FAM107A,PTK2,LIMS1,PTEN,RHOD,PEAK1,RCC2,EFNA5,APOD,SRC,S100A10,LDB1,FMN1	GPM6B	SFRP1,ROCK2,RAC1,IQGAP1,TSC1,SMAD3,DAPK3,PEAK1,S100A10
GO_REGULATION_OF_SMAD_PROTEIN_SIGNAL_TRANSDUCTION	GO:0060390	18	Down	3.080401659202285e-5	0.04110081178740977	2	WWTR1,NUP93,TGFB1,TGFBR1,BMPR1A,PBLD,SPTBN1,TGFB3,BMP4,CILP,TOB1,SMAD4,PARP1,DAB2,BMP6,RBPMS,FAM89B,VEPH1		PBLD,SPTBN1,TGFB3,CILP
GO_OLIGOSACCHARIDE_LIPID_INTERMEDIATE_BIOSYNTHETIC_PROCESS	GO:0006490	20	Up	3.285874360086058e-5	0.04110081178740977	4	ALG1,ALG9,ALG6,ALG13,DHDDS,ALG2,SRD5A3,MPDU1,ALG10,NUS1,ALG8,DOLPP1,MVD,DPAGT1,ALG14,DOLK,ALG10B,ALG12,ALG3,ALG11	DOLPP1,ALG14,ALG12
GO_CELL_SUBSTRATE_JUNCTION_ORGANIZATION	GO:0150115	91	Down	4.546292278557792e-5	0.04410432142700525	3	MYOC,EPHA3,GPM6B,ARHGAP6,LAMA3,LAMC2,LIMCH1,SLK,RHOA,ROCK1,TESK2,MAP4K4,ACTN1,FERMT2,CLASP1,ACTN2,TNS1,COL16A1,CTTN,TRIP6,SLC9A1,ITGA6,SORBS1,ABL1,NRP1,PPM1F,ARHGEF7,CORO2B,SFRP1,DUSP3,CORO1C,DUSP22,VEGFA,EPB41L5,FN1,ITGB1BP1,TEK,PTK2B,LRP1,SDC4,MACF1,KDR,AJUBA,LAMA5,ITGB4,ROCK2,LAMC1,RAC1,TLN1,THBS1,ACVRL1,IQGAP1,PDPK1,BCAS3,PIP5K1A,WDPCP,PHLDB2,PTPRJ,TAOK2,DST,PTPRK,THY1,WHAMM,MMP14,ITGA5,CLASP…	GPM6B	TNS1,SFRP1,ROCK2,RAC1,IQGAP1,DST,TSC1,SMAD3,DAPK3,PEAK1,CD151,S100A10
GO_REGULATION_OF_CELLULAR_AMINE_METABOLIC_PROCESS	GO:0033238	65	Up	4.782866877374752e-5	0.04410432142700525	2	PSMB1,PSMC4,PSMA4,ATP2B4,PSME4,VPS35,MAOB,PSMC5,SIRT4,PSME1,COMT,PSMD5,PSMD8,PSMC6,PSMA3,PSMC1,PSMB5,PSMA6,PSME2,PSMA7,PSMD10,PSMD7,OAZ1,PSMA2,PSMD3,PSMD11,PSMD9,PSMD14,ODC1,PARK7,PDE1B,PSMF1,PSMB2,PNKD,PSMA1,PSME3,PSMB7,PSMB6,PSMA5,OAZ3,SNCA,PAOX,SLC7A11,NR4A2,AZIN1,SLC7A7,PSMD4,PSMB4,ITGB2,PSMC2,PSMD6,HPRT1,PSMC3,ITGAM,PSMD1,PSMD2,OAZ2,NQO1,ABAT,PSMD13,PSMD12,PSMB8,PSMB10,PSMB9,PSMB3	PSMB1,PSMC6,PSMC1,PSMA6,PSMD3,PSMD9,NR4A2,PSMD4,ITGB2,PSMD6,PSMC3	PSMB9
GO_REGULATION_OF_BMP_SIGNALING_PATHWAY	GO:0030510	67	Down	5.652495703093763e-5	0.04410432142700525	2	ITGA3,HIPK2,NEO1,FSTL3,CHRD,ABL1,PPM1A,SMAD7,CHRDL1,XIAP,ZNF423,SFRP1,FKBP8,SFRP4,ENG,FBXL15,DKK1,SMURF2,WNT5A,HES1,MSX2,BMP4,TWSG1,NOTCH2,FST,GATA4,SKIL,NUMA1,SULF1,SORL1,CTDSPL2,SMAD6,ACVRL1,PCSK6,TOB1,RNF165,SMAD4,SFRP2,GPC3,NOTCH1,PELO,FZD1,SKI,NBL1,LEMD2,MSX1,FSTL1,BMPER,HTRA1,FBN1,ILK,RBPMS2,GREM1,RBPJ,HTRA3,SOSTDC1,LEMD3,SMAD2,UBE2O,DAND5,CDH5,GREM2,NOG,TRIM33,SMURF1,BMPR2,FOXD1	FSTL3	SMAD7,SFRP1,FKBP8,SFRP4,SMURF2,SULF1,PCSK6,SFRP2,FZD1,NBL1,RBPJ,TRIM33,BMPR2
GO_NEGATIVE_REGULATION_OF_METALLOPEPTIDASE_ACTIVITY	GO:1905049	7	Down	5.8766584179887074e-5	0.04410432142700525	2	TIMP2,PICALM,TIMP3,TIMP1,RECK,LRP1,SORL1		TIMP2
GO_COLLAGEN_FIBRIL_ORGANIZATION	GO:0030199	47	Down	7.328722488871722e-5	0.044662783293660184	3	FOXC1,COL5A3,PLOD1,ADAMTS2,TGFB2,MMP11,CHADL,COMP,PLOD3,AEBP1,TGFBR1,COL1A1,COL12A1,LOX,LOXL3,FMOD,P4HA1,COLGALT1,PXDN,COL5A1,LOXL2,CYP1B1,EMILIN1,LOXL4,LUM,RB1,P3H4,DPT,ANXA9,SFRP2,SERPINH1,VIPAS39,PLOD2,ADAMTS3,DDR2,COL1A2,ATP7A,GREM1,SERPINF2,TNXB,COL3A1,FOXC2,ANXA2,COL14A1,NF1,COL5A2,SCX		ADAMTS2,LOX,FMOD,PXDN,CYP1B1,SFRP2,ADAMTS3,DDR2,NF1
GO_NEGATIVE_REGULATION_OF_ACTIN_FILAMENT_DEPOLYMERIZATION	GO:0030835	28	Down	7.794175142856387e-5	0.044662783293660184	3	CAPG,LIMA1,CAPZB,ADD1,TRIOBP,MTPN,SPTBN1,CAPZA1,VIL1,TMOD2,SWAP70,AVIL,VILL,TMOD1,RDX,TMOD3,GSN,ADD3,TWF1,EPS8,PLEKHH2,SPTBN4,LMOD3,LMOD1,SPTBN2,SPTAN1,CAPZA2,TWF2		SPTBN1,SWAP70,RDX,TMOD3,GSN,ADD3,LMOD1,SPTAN1
GO_ADHERENS_JUNCTION_ASSEMBLY	GO:0034333	10	Down	8.200935512626904e-5	0.044662783293660184	3	VCL,SMAD7,RAMP2,TBCD,DLG5,HIPK1,JAM3,CTNNB1,ZNF703,PIP5K1C		SMAD7,HIPK1,JAM3
GO_IMMUNE_RESPONSE_TO_TUMOR_CELL	GO:0002418	11	Up	8.803569037082762e-5	0.044662783293660184	2	PVR,CRTAM,CD160,HAVCR2,ADAM15,HSPD1,FBXO38,CD226,PRF1,HMGB1,MICA	PVR,CRTAM,CD160,ADAM15,PRF1
GO_LEARNED_VOCALIZATION_BEHAVIOR_OR_VOCAL_LEARNING	GO:0098598	4	Down	8.926605588339811e-5	0.044662783293660184	1	NRXN2,FOXP2,STRA6,HTT		NRXN2,FOXP2,HTT
GO_POSITIVE_REGULATION_OF_INTERLEUKIN_2_BIOSYNTHETIC_PROCESS	NA	10	Up	9.754823002286288e-5	0.04536105084719424	NA	CD4,PTPRC,CD86,IL1A,IL1B,IRF4,CLEC7A,STAT5B,GLMN,CD3E	IL1A,CLEC7A,CD3E
GO_POSITIVE_REGULATION_OF_CELL_SUBSTRATE_JUNCTION_ORGANIZATION	GO:0150117	24	Down	1.0274988199897429e-4	0.04536105084719424	3	MYOC,ROCK1,MAP4K4,COL16A1,ABL1,NRP1,PPM1F,SFRP1,DUSP3,VEGFA,EPB41L5,ITGB1BP1,TEK,SDC4,KDR,RAC1,IQGAP1,PTPRJ,THY1,TSC1,SMAD3,LIMS1,S100A10,FMN1		SFRP1,RAC1,IQGAP1,TSC1,SMAD3,S100A10
GO_ANTIGEN_RECEPTOR_MEDIATED_SIGNALING_PATHWAY	GO:0050851	204	Up	1.127254404077842e-4	0.04700024612557892	2	CD38,CD79B,PSMB1,CD4,BTK,FYN,PSMC4,WAS,BTN3A1,PRKCH,PSMA4,LCP2,BCAR1,PIK3CB,PHPT1,CUL1,TAB2,RC3H2,WNK1,CBFB,PSME4,EIF2B3,FCGR2B,FBXW11,PAG1,PAK3,PSEN1,MEF2C,PTPRC,CYLD,LAT2,BAX,PSMC5,SPG21,PSME1,RNF31,EZR,PSMD5,ABL1,PSMD8,CRKL,MAPK1,PSMC6,PSMA3,PSMC1,PSMB5,PSMA6,PSME2,NFATC2,PSMA7,PSMD10,PSMD7,CSK,CD276,RIPK2,IKBKB,KCNN4,PRKD2,CD79A,PIK3R2,PSMA2,PLEKHA1,PSMD3,PSMD11,DUSP3,NFKB1,ELF2,LPXN,CD81,PSM…	PSMB1,WAS,PRKCH,LCP2,CUL1,PSMC6,PSMC1,PSMA6,PSMD3,PSMD9,PTPN6,ZAP70,CD160,ELF1,SKAP1,PSMD4,CD3G,PSMD6,PSMC3,CD3D,NFKBID,CD300A,INPP5D,HLA-DQB1,LCK,HLA-DRB5,CD3E,HLA-DRA,TRBC1,TRBC2,LAT,HLA-DPB1,HLA-DQA2,TRAC	FYN,TAB2,CD276,RIPK2,CD81,BTN3A3,FOXP1,GBP1,PIK3CA,PAWR,ADA,PSMB9
