## Extended Data Table 7 for "An integrated cell atlas of the human lung in health and disease": Adventitial_fibroblasts-sexfemale-GO_BP-Total.tsv

GeneSet	GOID	NGenes	Direction	PValue	FDR	Cluster	Genes	DEUp	DEDown
GO_NUCLEAR_TRANSCRIBED_MRNA_CATABOLIC_PROCESS_NONSENSE_MEDIATED_DECAY	GO:0000184	119	Down	8.319351104283587e-9	6.243673003764832e-5	1	UPF1,RPS20,RPL18,SMG6,PABPC1,RPL31,RPS5,RPL6,RPLP0,RPL3,GSPT1,EIF3E,RPS16,RPS19,PPP2R1A,RPL18A,SMG9,RPL28,RPL19,CASC3,RPL34,RPS13,MAGOHB,RPS12,PPP2CA,RPL24,NCBP2,EIF4G1,RPS15,RPL22,SMG7,RPS25,ETF1,RPL21,RPL5,RPS10,UPF3B,RPL23,RPS4Y1,RPL36,HELZ2,RPL27,CTIF,RPS15A,DHX34,NCBP1,RPL35,RPS6,RPLP1,RPS24,PARN,RPS2,EIF4A3,RPS11,RPL13A,RPL11,RPS8,RPS27A,RPL32,RPS3A,RPL37,RPL10,RPL7,RPL7A,RPS3,DCP1B,UPF2,NB…	RPS4X	PABPC1,RPL31,RPL34,UPF3B,RPS4Y1,RPL36,NCBP1,RPL7,UPF2,RPS21,RPL38,RPS27,PNRC2,RPS26,RPL39,RPL41,RPS28,RPL36A
GO_MITOCHONDRIAL_TRANSLATIONAL_TERMINATION	GO:0070126	88	Up	1.9975649608032514e-7	7.495862515414201e-4	1	MRPS10,MRPL43,MRPS35,MRPS24,MRPS34,MRPL22,MRPL28,MRPS33,MRPS18A,MRPS31,MRPL4,MRPL32,MRPL27,MRPL51,MTRF1L,MRPL18,MRPL2,MRPS30,MRPS27,MRPL3,MRPL19,MRPL37,MRPS15,MRPS14,MTRF1,MRPS2,MRPS7,MRPS26,MRPS12,MRPL34,MRPS25,PTCD3,MRPL35,ERAL1,DAP3,MRPS36,MRPL44,MRPS9,MRPL47,MRPL50,MRPL15,MRPL24,MRPL9,MRPS5,MRPS28,MRRF,MRPL49,MRPL39,OXA1L,MRPL17,MRPL10,MRPL55,MRPS18C,GFM2,MRPL16,MRPL1,MRPL36,MRPL13,CHCHD1,MRP…	MRPL28,MRPL4,MRPL27,ERAL1,MRPL55,AURKAIP1,MRPL14,MRPS11,MRPL20,MRPL12
GO_TRANSLATIONAL_TERMINATION	GO:0006415	103	Up	5.153982955781809e-7	9.981729767902538e-4	1	UPF1,MRPS10,MRPL43,MRPS35,MRPS24,MRPS34,JMJD4,MRPL22,MRPL28,OGFOD1,MRPS33,MRPS18A,MRPS31,GSPT1,MRPL4,MRPL32,MRPL27,MRPL51,MTRF1L,MRPL18,MRPL2,MRPS30,MRPS27,MRPL3,MRPL19,MRPL37,MRPS15,GLE1,MRPS14,MTRF1,ETF1,MRPS2,MRPS7,MRPS26,MRPS12,MRPL34,C12orf65,MRPS25,PTCD3,MRPL35,EIF5A,ERAL1,DAP3,MRPS36,MRPL44,MRPS9,MRPL47,MRPL50,MRPL15,MRPL24,MRPL9,MRPS5,MRPS28,MRRF,MRPL49,MRPL39,OXA1L,N6AMT1,MRPL17,MRPL10,M…	JMJD4,MRPL28,MRPL4,MRPL27,ERAL1,MRPL55,EIF5A2,AURKAIP1,MRPL14,MRPS11,MRPL20,MRPL12
GO_REGULATION_OF_CELLULAR_AMINO_ACID_METABOLIC_PROCESS	GO:0006521	54	Up	5.320042514538329e-7	9.981729767902538e-4	1	PSMB1,PSMC4,PSMA4,ATP2B4,PSME4,PSMC5,SIRT4,PSME1,COMT,PSMD5,PSMD8,PSMC6,PSMA3,PSMC1,PSMB5,PSMA6,PSME2,PSMA7,PSMD10,PSMD7,OAZ1,PSMA2,PSMD3,PSMD11,PSMD9,PSMD14,ODC1,PARK7,PSMF1,PSMB2,PSMA1,PSME3,PSMB7,PSMB6,PSMA5,OAZ3,SLC7A11,AZIN1,SLC7A7,PSMD4,PSMB4,PSMC2,PSMD6,PSMC3,PSMD1,PSMD2,OAZ2,NQO1,PSMD13,PSMD12,PSMB8,PSMB10,PSMB9,PSMB3	PSMB1,PSMA4,PSMD7,PSMD3,PSMD14,ODC1,PSMF1,PSMB6,PSMD4,PSMD6,PSMB8
GO_REGULATION_OF_CELLULAR_AMINE_METABOLIC_PROCESS	GO:0033238	65	Up	9.90762501349743e-7	0.0014871345145259644	1	PSMB1,PSMC4,PSMA4,ATP2B4,PSME4,VPS35,MAOB,PSMC5,SIRT4,PSME1,COMT,PSMD5,PSMD8,PSMC6,PSMA3,PSMC1,PSMB5,PSMA6,PSME2,PSMA7,PSMD10,PSMD7,OAZ1,PSMA2,PSMD3,PSMD11,PSMD9,PSMD14,ODC1,PARK7,PDE1B,PSMF1,PSMB2,PNKD,PSMA1,PSME3,PSMB7,PSMB6,PSMA5,OAZ3,SNCA,PAOX,SLC7A11,NR4A2,AZIN1,SLC7A7,PSMD4,PSMB4,ITGB2,PSMC2,PSMD6,HPRT1,PSMC3,ITGAM,PSMD1,PSMD2,OAZ2,NQO1,ABAT,PSMD13,PSMD12,PSMB8,PSMB10,PSMB9,PSMB3	PSMB1,PSMA4,PSMD7,PSMD3,PSMD14,ODC1,PSMF1,PSMB6,NR4A2,PSMD4,PSMD6,PSMB8
GO_ANAPHASE_PROMOTING_COMPLEX_DEPENDENT_CATABOLIC_PROCESS	GO:0031145	75	Up	1.2005556087421098e-6	0.0015016949739349223	1	CDC27,PSMB1,PSMC4,CUL3,PSMA4,ANAPC4,PSME4,UBE2D1,PSMC5,AURKA,ANAPC5,PSME1,CDC23,PSMD5,PSMD8,PSMC6,PSMA3,PSMC1,PSMB5,PSMA6,PSME2,PSMA7,PSMD10,PSMD7,FBXO31,FZR1,PSMA2,UBE2S,PSMD3,PSMD11,ANAPC15,PSMD9,FBXO5,PSMD14,CDC20,CDK2,PSMF1,PSMB2,PSMA1,CDC16,PSME3,CCNB1,PSMB7,ANAPC11,PSMB6,PSMA5,RPS27A,UBC,ANAPC1,BUB3,PSMD4,PSMB4,PSMC2,PSMD6,MAD2L1,ANAPC10,PTTG1,PSMC3,ANAPC16,UBE2E1,CDK1,UBB,PSMD1,UBE2C,PSMD2…	PSMB1,PSMA4,PSMD7,PSMD3,PSMD14,PSMF1,PSMB6,PSMD4,PSMD6,PSMB8
GO_COTRANSLATIONAL_PROTEIN_TARGETING_TO_MEMBRANE	GO:0006613	99	Down	3.2042102449992885e-6	0.0034353711269599512	2	SEC62,RPS20,SEC63,SEC61A1,RPL18,TRAM2,SEC61A2,TRAM1,RPL31,RPS5,RPL6,RPLP0,RPL3,SRP54,RPS16,RPS19,RPL18A,SEC61B,RPL28,RPL19,RPL34,RPS13,RPS12,RPL24,SSR3,RPS15,RPL22,RPS25,RPL21,RPL5,RPS10,SSR1,RPL23,RPS4Y1,RPL36,RPL27,RPS15A,RPL35,RPS6,RPLP1,RPS24,SRP14,RPS2,RPS11,RPL13A,RPL11,RPS8,SRP9,RPS27A,RPL32,RPS3A,RPL37,RPL10,RPL7,RPL7A,RPS3,SRP19,RPL30,ZFAND2B,RPL8,RPL26,RPL29,SSR2,RPL9,RPS14,RPL27A,RPL13…	SEC63,SEC61A1,SSR3,SSR2,SRP72,RPS4X	RPL31,RPL34,RPS4Y1,RPL36,RPL7,RPS21,RPL38,RPS27,RPS26,RPL39,RPL41,RPS28,RPL36A
GO_ESTABLISHMENT_OF_PROTEIN_LOCALIZATION_TO_ENDOPLASMIC_RETICULUM	GO:0072599	110	Down	1.727586402771719e-5	0.01620691994100219	2	SEC62,RPS20,SEC63,HSPA5,SEC61A1,RPL18,TRAM2,SEC61A2,TRAM1,RPL31,RPS5,RAB10,RPL6,RPLP0,RPL3,PMM1,SRP54,CHMP4B,SGTA,RPS16,RPS19,RPL18A,SEC61B,RPL28,RPL19,RPL34,RPS13,RPS12,RPL24,SSR3,SPCS1,RPS15,RAB3GAP1,RPL22,RPS25,SPCS2,RAB3GAP2,RPL21,RPL5,RPS10,RPL23,SPCS3,RPS4Y1,RPL36,RPL27,SEC61G,RPS15A,RPL35,RPS6,RPLP1,RPS24,SRP14,PMM2,RPS2,RPS11,RPL13A,RPL11,RPS8,SRP9,RPS27A,RPL32,RPS3A,RPL37,RPL10,RPL7,RPL7…	SEC63,SEC61A1,SSR3,SPCS1,SRP72,RPS4X	RPL31,RPL34,RPS4Y1,RPL36,RPL7,RPS21,RPL38,RPS27,RPS26,RPL39,RPL41,RPS28,RPL36A
GO_TRANSLATIONAL_ELONGATION	GO:0006414	125	Up	2.6284091994289818e-5	0.021918012268571676	1	MRPS10,MRPL43,MRPS35,MRPS24,MRPS34,MRPL22,MRPL28,MRPS33,MRPS18A,GTPBP1,ALKBH1,MRPS31,EEF2K,EEF1D,MRPL4,MRPL32,CPEB3,MRPL27,DPH1,SEPSECS,MRPL51,MRPL18,HBS1L,MRPL2,MRPS30,MRPS27,ABTB1,MRPL3,EEF1B2,MRPL19,MRPL37,MRPS15,DPH5,MRPS14,MRPS2,TSFM,MRPS7,MRPS26,MRPS12,MRPL34,MRPS25,PTCD3,MRPL35,EEFSEC,EIF5A,ERAL1,DAP3,DPH2,MRPS36,DPH6,MRPL44,MRPS9,MRPL47,MRPL50,CPEB2,MRPL15,RPLP1,SECISBP2L,EIF4A3,MRPL24,MR…	MRPL28,MRPL4,MRPL27,ERAL1,MRPL55,EIF5A2,AURKAIP1,MRPL14,MRPS11,MRPL20,MRPL12	SECISBP2L,TRNAU1AP
GO_NATURAL_KILLER_CELL_CHEMOTAXIS	GO:0035747	8	Up	3.5871051056380704e-5	0.02664405943890684	3	CCL7,CCL2,XCL1,CXCL14,PIK3CD,CCL5,CCL4,CCL3	CCL7,CCL5,CCL4,CCL3
GO_REGULATION_OF_NATURAL_KILLER_CELL_CHEMOTAXIS	GO:2000501	7	Up	3.9051919230909425e-5	0.02664405943890684	3	CCL7,CCL2,XCL1,CXCL14,CCL5,CCL4,CCL3	CCL7,CCL5,CCL4,CCL3
GO_NEGATIVE_REGULATION_OF_CELL_CYCLE_G2_M_PHASE_TRANSITION	GO:1902750	83	Up	4.7807398165567565e-5	0.029899543602715378	4	PSMB1,BRCA1,PSMC4,FHL1,PSMA4,FOXN3,CUL1,PSME4,CDC14B,PSMC5,UIMC1,AURKA,PSME1,CLSPN,CDC6,PSMD5,PSMD8,RBX1,PSMC6,PSMA3,PSMC1,PSMB5,PSMA6,PSME2,PSMA7,PSMD10,PSMD7,NBN,FZR1,BABAM1,PSMA2,PSMD3,CDK5RAP3,PSMD11,PSMD9,SKP1,PSMD14,MIIP,SYF2,PSMF1,PSMB2,PSMA1,PSME3,VPS4A,TAOK3,RINT1,HUS1,PSMB7,PSMB6,PSMA5,ATM,CHEK1,TAOK2,RAD17,DONSON,PSMD4,PSMB4,NAE1,BRSK1,TAOK1,PSMC2,PSMD6,TOPBP1,RAD21,PSMC3,ZFYVE19,ATF5,…	PSMB1,PSMA4,CDC6,PSMD7,PSMD3,PSMD14,PSMF1,PSMB6,PSMD4,PSMD6,PSMB8
GO_MITOCHONDRIAL_TRANSLATION	GO:0032543	132	Up	7.640401388131706e-5	0.044108624936868034	1	LARS2,MRPS10,MRPL43,GATB,MRPS35,MRPS24,IARS2,MRPS34,MRPL22,NOA1,MTIF2,MRPL28,MRPS33,MRPS18A,ALKBH1,UQCC1,MTG2,CDK5RAP1,MRPS31,EARS2,SARS2,MRPL4,MRPL32,C1QBP,MRPL27,MRPL51,MTRF1L,MRPL18,MRPL2,MRPS30,MRPS27,MRPL3,MRPL19,MRPL37,WARS2,MRPS15,NSUN4,DARS2,FASTKD2,MRPS14,MTRF1,MTIF3,MTERF4,MRPS2,TSFM,FASTKD3,AARS2,MRPS7,MRPS26,MRPS12,MRPL34,QRSL1,MRPS25,PTCD3,MRPL35,ERAL1,DAP3,MRPS36,MRPL44,MRPS9,MRPL47…	MRPL28,MRPL4,MRPL27,ERAL1,MRPL55,TRUB2,TRMT10C,AURKAIP1,MRPL14,MRPS11,MRPL20,MRPL12	GATB,NOA1,WARS2,RPUSD4
GO_POSITIVE_REGULATION_OF_NATURAL_KILLER_CELL_CHEMOTAXIS	GO:2000503	6	Up	9.099552540626372e-5	0.048780101298143516	3	CCL7,XCL1,CXCL14,CCL5,CCL4,CCL3	CCL7,CCL5,CCL4,CCL3
