## Extended Data Table 7 for "An integrated cell atlas of the human lung in health and disease": Adventitial_fibroblasts-smoking_status_num-GO_BP-Total.tsv

GeneSet	GOID	NGenes	Direction	PValue	FDR	Cluster	Genes	DEUp	DEDown
GO_PROTEIN_N_LINKED_GLYCOSYLATION	GO:0006487	70	Up	7.847454365173755e-8	5.889514501062903e-4	1	DPM1,ST3GAL1,PGM3,B4GALT7,ALG1,FUT8,MGAT4A,ST6GAL1,LMAN1,B4GALT1,ALG9,ALG6,DERL3,PMM1,ALG13,MAGT1,UGGT2,TUSC3,GORASP1,MOGS,MAN1C1,DHDDS,RPN2,ALG2,ALG5,SRD5A3,MPDU1,DAD1,MGAT1,GFPT2,TMEM258,TMEM165,STT3A,UGGT1,DPM2,ALG10,PMM2,ASGR1,MGAT5,NUS1,ALG8,MGAT4B,SYVN1,B3GALT2,KRTCAP2,STT3B,RPN1,VCP,DOLPP1,MVD,MGAT2,B3GALNT1,DPAGT1,ALG14,DOLK,ALG10B,DPM3,MCFD2,MGAT4C,ALG12,NUDT14,UBE2G2,ENTPD5,GFPT1,UBE2J1…	LMAN1,B4GALT1,DERL3,SRD5A3,MPDU1,DAD1,STT3A,MGAT5,SYVN1,DPAGT1,ALG12,OSTC,ALG3
GO_OLIGOSACCHARIDE_LIPID_INTERMEDIATE_BIOSYNTHETIC_PROCESS	GO:0006490	20	Up	7.484073900863709e-6	0.026181511537996093	1	ALG1,ALG9,ALG6,ALG13,DHDDS,ALG2,SRD5A3,MPDU1,ALG10,NUS1,ALG8,DOLPP1,MVD,DPAGT1,ALG14,DOLK,ALG10B,ALG12,ALG3,ALG11	SRD5A3,MPDU1,DPAGT1,ALG12,ALG3
GO_PROTEIN_FOLDING	GO:0006457	180	Up	1.4314872974845094e-5	0.026181511537996093	2	FKBP4,HSPB6,NUDCD3,CD74,ERP44,GRN,HSPA5,DNAJC25,GNAI3,PDIA5,NFYC,DNAJA2,GNB5,CSNK2A2,LMAN1,DNAJC10,GNB1,HSP90AA1,PPIE,DNAJA1,ERO1B,GNAO1,PDRG1,FKBP1A,ERP29,GANAB,LTBP4,NUDC,DNAJB11,FKBP5,HSP90AB1,PPIL2,ST13,PSMC1,PFDN4,DNAJC5,CSNK2A1,RP2,DNAJC3,DNAJA3,SNRNP70,SGTA,PDCD5,CDC37,DNAJC2,DNAJB6,HSPB1,CDC37L1,BAG1,PPIF,WFS1,GRPEL1,CRYAB,HSPA8,DNAJC4,CHORDC1,AIP,MLEC,PTGES3,GNB3,BAG2,HSPA9,PFDN1,TTC1,GN…	HSPB6,PDIA5,LMAN1,PSMC1,PDCD5,HSPB1,LMAN2L,HSPE1,P3H1,FKBP1B,PRDX4,MPDU1,HSPBP1,PDIA6,BAG3,PDIA4,CCT3,CHCHD4,CCT2,HSP90B1,PPIB,CALR,ALG12,RUVBL2,PPIL6,ERO1A	GNB5,WFS1,PFDN1,NKTR,PPIG,DNAJB14,BAG5,GNB2
GO_DOLICHYL_DIPHOSPHATE_BIOSYNTHETIC_PROCESS	GO:0006489	7	Up	2.0685583544420954e-5	0.026181511537996093	1	DHDDS,SRD5A3,NUS1,DOLPP1,MVD,DPAGT1,DOLK	SRD5A3,DPAGT1
GO_REGULATION_OF_CELLULAR_AMINO_ACID_METABOLIC_PROCESS	GO:0006521	54	Up	2.3271097376576124e-5	0.026181511537996093	3	PSMB1,PSMC4,PSMA4,ATP2B4,PSME4,PSMC5,SIRT4,PSME1,COMT,PSMD5,PSMD8,PSMC6,PSMA3,PSMC1,PSMB5,PSMA6,PSME2,PSMA7,PSMD10,PSMD7,OAZ1,PSMA2,PSMD3,PSMD11,PSMD9,PSMD14,ODC1,PARK7,PSMF1,PSMB2,PSMA1,PSME3,PSMB7,PSMB6,PSMA5,OAZ3,SLC7A11,AZIN1,SLC7A7,PSMD4,PSMB4,PSMC2,PSMD6,PSMC3,PSMD1,PSMD2,OAZ2,NQO1,PSMD13,PSMD12,PSMB8,PSMB10,PSMB9,PSMB3	PSMC1,PSMD3,PSMD9,ODC1,PSME3,PSMB6
GO_GLYCOSYL_COMPOUND_BIOSYNTHETIC_PROCESS	GO:1901659	38	Up	2.4026398555852367e-5	0.026181511537996093	1	TYMP,CAD,PRTFDC1,MTAP,DHODH,NME3,NME4,IMPDH1,NME5,UMPS,AMD1,PUDP,UCK1,NT5E,NME7,UCK2,GUK1,ADK,DCK,CDA,TYW3,TYW5,GMPS,HPRT1,TK2,TK1,DTYMK,ADAL,LCMT2,NME6,IMPDH2,TRMT12,UPP1,ADA,UCKL1,APRT,NME1,NME2	CAD,IMPDH1,NME7,UCK2,CDA,DTYMK,NME1,NME2
GO_POSITIVE_REGULATION_OF_TELOMERASE_RNA_LOCALIZATION_TO_CAJAL_BODY	GO:1904874	15	Up	2.4419797570416078e-5	0.026181511537996093	4	CCT4,TCP1,DKC1,CCT7,SHQ1,NAF1,NHP2,CCT6A,CCT5,CCT8,CCT3,CCT2,RUVBL1,NOP10,RUVBL2	CCT3,CCT2,RUVBL1,RUVBL2
GO_GUANOSINE_CONTAINING_COMPOUND_BIOSYNTHETIC_PROCESS	GO:1901070	12	Up	3.648221432207548e-5	0.029268423129660798	1	NME3,NME4,IMPDH1,NME5,NME7,GUK1,GMPS,HPRT1,NME6,IMPDH2,NME1,NME2	IMPDH1,NME7,NME1,NME2
GO_GTP_BIOSYNTHETIC_PROCESS	GO:0006183	9	Up	3.7569550010005014e-5	0.029268423129660798	1	NME3,NME4,IMPDH1,NME5,NME7,NME6,IMPDH2,NME1,NME2	IMPDH1,NME7,NME1,NME2
GO_PEPTIDYL_ASPARAGINE_MODIFICATION	GO:0018196	32	Up	3.8998565129461424e-5	0.029268423129660798	3	DPM1,FUT8,ST6GAL1,LMAN1,DERL3,MAGT1,UGGT2,TUSC3,RPN2,ALG5,DAD1,MGAT1,STT3A,UGGT1,DPM2,ASGR1,MGAT5,ALG8,SYVN1,STT3B,RPN1,VCP,HIF1AN,MGAT2,DPM3,MCFD2,NUDT14,UBE2G2,UBE2J1,OSTC,OST4,DDOST	LMAN1,DERL3,DAD1,STT3A,MGAT5,SYVN1,OSTC
GO_REGULATION_OF_CELLULAR_AMINE_METABOLIC_PROCESS	GO:0033238	65	Up	7.60527174514547e-5	0.04890978540610397	3	PSMB1,PSMC4,PSMA4,ATP2B4,PSME4,VPS35,MAOB,PSMC5,SIRT4,PSME1,COMT,PSMD5,PSMD8,PSMC6,PSMA3,PSMC1,PSMB5,PSMA6,PSME2,PSMA7,PSMD10,PSMD7,OAZ1,PSMA2,PSMD3,PSMD11,PSMD9,PSMD14,ODC1,PARK7,PDE1B,PSMF1,PSMB2,PNKD,PSMA1,PSME3,PSMB7,PSMB6,PSMA5,OAZ3,SNCA,PAOX,SLC7A11,NR4A2,AZIN1,SLC7A7,PSMD4,PSMB4,ITGB2,PSMC2,PSMD6,HPRT1,PSMC3,ITGAM,PSMD1,PSMD2,OAZ2,NQO1,ABAT,PSMD13,PSMD12,PSMB8,PSMB10,PSMB9,PSMB3	PSMC1,PSMD3,PSMD9,ODC1,PSME3,PSMB6	PAOX
GO_MITOCHONDRIAL_TRANSLATIONAL_TERMINATION	GO:0070126	88	Up	7.820352096912027e-5	0.04890978540610397	1	MRPS10,MRPL43,MRPS35,MRPS24,MRPS34,MRPL22,MRPL28,MRPS33,MRPS18A,MRPS31,MRPL4,MRPL32,MRPL27,MRPL51,MTRF1L,MRPL18,MRPL2,MRPS30,MRPS27,MRPL3,MRPL19,MRPL37,MRPS15,MRPS14,MTRF1,MRPS2,MRPS7,MRPS26,MRPS12,MRPL34,MRPS25,PTCD3,MRPL35,ERAL1,DAP3,MRPS36,MRPL44,MRPS9,MRPL47,MRPL50,MRPL15,MRPL24,MRPL9,MRPS5,MRPS28,MRRF,MRPL49,MRPL39,OXA1L,MRPL17,MRPL10,MRPL55,MRPS18C,GFM2,MRPL16,MRPL1,MRPL36,MRPL13,CHCHD1,MRP…	MRPS24,MRPS33,MRPS25,MRPL36,AURKAIP1,MRPL53,MRPS17,MRPL20
