## Extended Data Table 7 for "An integrated cell atlas of the human lung in health and disease": Alveolar_fibroblasts-BMI-GO_BP-Total.tsv

GeneSet	GOID	NGenes	Direction	PValue	FDR	Cluster	Genes	DEUp	DEDown
GO_CHRONIC_INFLAMMATORY_RESPONSE	GO:0002544	10	Up	8.938603157457713e-6	0.03490017763703986	1	UNC13D,AHCY,TNFAIP3,THBS1,S100A8,PTGES,GJA1,VCAM1,CCL11,CCL5	S100A8,PTGES
GO_RNA_EXPORT_FROM_NUCLEUS	GO:0006405	127	Up	9.33159829867376e-6	0.03490017763703986	2	UPF1,AKAP8L,NUP160,TPR,THOC3,ZC3H11A,RIOK2,NDC1,U2AF2,NUP133,SMG6,CPSF1,NUP37,THOC1,XPO1,YTHDC1,SEH1L,RBM27,ALKBH5,NUP50,AAAS,NUP188,POLDIP3,THOC5,SRSF5,PABPN1,RAE1,NUP93,CASC3,NUP88,SUPT6H,NUP98,MAGOHB,NUP107,CPSF6,SRSF9,SRSF3,NUP155,NCBP2,RPS15,SRSF7,SRSF4,SMG7,SRSF11,CPSF3,GLE1,NRDE2,NUP43,ENY2,KHDRBS1,FYTTD1,HNRNPA2B1,DDX39A,SRSF6,XPO5,NUP153,UPF3B,NUP85,THOC2,SYMPK,PCID2,NUP214,THOC6,RAN,EIF…	NUP160,CPSF1,NUP50,NUP188,SRSF7,DDX39A,XPO5,NCBP1,ZNF593,UPF2,NUP35,AGFG1,RRS1,ALYREF,SDAD1,POM121C	THOC7
