## Extended Data Table 7 for "An integrated cell atlas of the human lung in health and disease": Alveolar_fibroblasts-smoking_status_num-GO_BP-Total.tsv

GeneSet	GOID	NGenes	Direction	PValue	FDR	Cluster	Genes	DEUp	DEDown
GO_MEMBRANE_LIPID_CATABOLIC_PROCESS	GO:0046466	24	Down	2.3098620815344177e-6	0.015180996672165306	1	HEXB,GALC,GBA2,ACER3,MGST2,GLA,ASAH1,PPT1,SMPD2,SMPD4,CYP1B1,NEU3,PRKCD,SGPL1,SMPD1,SPHK1,GBA,FUCA1,PDXDC1,GM2A,PSAP,NAGA,ASAH2B,NEU1		HEXB,GBA2,SGPL1,PDXDC1,NEU1
GO_SPHINGOLIPID_BIOSYNTHETIC_PROCESS	GO:0030148	71	Down	4.059090019295537e-6	0.015180996672165306	1	AGK,ALDH3B1,ELOVL5,NSMAF,SPHK2,ELOVL1,PLPP1,TNFRSF1A,ALDH3A2,HACD3,ACER3,P2RX7,SPTLC1,CERS4,SPTLC2,VAPA,ASAH1,PRKD2,ABCA2,ST8SIA1,ST8SIA4,ST3GAL5,PRKD3,ST6GALNAC5,B4GALT6,KDSR,ELOVL3,ORMDL2,VAPB,SGPP1,GAL3ST1,A4GALT,ORMDL1,PRKAA1,PEMT,CSNK1G2,SMPD2,SMPD4,ST6GALNAC4,CERS5,SIRT3,CERS2,DEGS1,UGCG,SAMD8,B4GALT5,B4GALT3,ST6GALNAC6,PLPP3,B3GALT2,PPM1L,PRKCD,SGMS2,SPTSSA,HACD1,SGPL1,SMPD1,ELOVL6,ORMDL3,…	NSMAF	TNFRSF1A,ALDH3A2,ST3GAL5,PRKAA1,DEGS1,SGPL1,SGMS1
GO_SPHINGOLIPID_METABOLIC_PROCESS	GO:0006665	111	Down	6.390292708728743e-6	0.015933129820430332	1	AGK,ALDH3B1,ELOVL5,NSMAF,HEXB,GALC,SPHK2,CTSA,ELOVL1,PLPP1,TNFRSF1A,GBA2,ALDH3A2,HACD3,ACER3,BAX,P2RX7,SPTLC1,CERS4,CREM,TECR,ARSA,CERK,SPTLC2,VAPA,STS,GLA,PLA2G15,ASAH1,PRKD2,PPP2R1A,ITGB8,ABCA2,ST8SIA1,SERINC1,ALDH5A1,ST8SIA4,PPP2CA,HTRA2,ST3GAL5,PRKD3,ST6GALNAC5,ESYT2,B4GALT6,KDSR,ELOVL3,ORMDL2,VAPB,SGPP1,GAL3ST1,A4GALT,ORMDL1,CLN6,SUMF2,PPT1,PRKAA1,SERINC3,PEMT,CSNK1G2,SMPD2,TEX2,SMPD4,ST6GAL…	NSMAF,STS,B3GALNT1	HEXB,TNFRSF1A,GBA2,ALDH3A2,ST3GAL5,ESYT2,PRKAA1,ESYT1,DEGS1,SGPL1,GLB1,PDXDC1,SGMS1,NEU1
