## Extended Data Table 7 for "An integrated cell atlas of the human lung in health and disease": Alveolar_macrophages-sexfemale-GO_BP-Total.tsv

GeneSet	GOID	NGenes	Direction	PValue	FDR	Cluster	Genes	DEUp	DEDown
GO_PHAGOCYTOSIS_RECOGNITION	GO:0006910	35	Up	2.1916509626065865e-6	0.01647464028591371	1	JMJD6,SCARB1,FCN1,CD36,MFGE8,FCN3,COLEC12,CLEC7A,ADGRB1,PEAR1,IGKC,IGLC2,IGLC3,TRBC1,TRBC2,TRDC,IGHA2,IGHG4,IGHG2,IGHA1,IGHG1,IGHG3,IGHD,IGHM,IGHV2-5,IGHV3-7,IGHV1-18,IGHV3-21,IGHV3-23,IGHV3-33,IGHV4-39,IGHV4-59,IGHV3-74,IGHV3-72,IGLL5	IGLC3,IGHG2,IGHG1,IGHM	FCN3
GO_DETOXIFICATION_OF_INORGANIC_COMPOUND	GO:0061687	14	Down	1.286545248333761e-5	0.04835480315862441	2	MT3,PARK7,MT1G,MT2A,ATP7A,MT1B,MT1E,SLC30A1,MT1X,MT1F,MT1H,MT1A,MT1M,MT1HL1		MT1G,MT1X,MT1F,MT1H,MT1A,MT1M
