## Extended Data Table 7 for "An integrated cell atlas of the human lung in health and disease": AT1-BMI-GO_BP-Total.tsv

GeneSet	GOID	NGenes	Direction	PValue	FDR	Cluster	Genes	DEUp	DEDown
GO_COTRANSLATIONAL_PROTEIN_TARGETING_TO_MEMBRANE	GO:0006613	99	Down	6.204096737998966e-7	0.004628256166547228	1	SEC62,RPS20,SEC63,SEC61A1,RPL18,TRAM2,SEC61A2,TRAM1,RPL31,RPS5,RPL6,RPLP0,RPL3,SRP54,RPS16,RPS19,RPL18A,SEC61B,RPL28,RPL19,RPL34,RPS13,RPS12,RPL24,SSR3,RPS15,RPL22,RPS25,RPL21,RPL5,RPS10,SSR1,RPL23,RPS4Y1,RPL36,RPL27,RPS15A,RPL35,RPS6,RPLP1,RPS24,SRP14,RPS2,RPS11,RPL13A,RPL11,RPS8,SRP9,RPS27A,RPL32,RPS3A,RPL37,RPL10,RPL7,RPL7A,RPS3,SRP19,RPL30,ZFAND2B,RPL8,RPL26,RPL29,SSR2,RPL9,RPS14,RPL27A,RPL13…		RPL34
GO_ESTABLISHMENT_OF_PROTEIN_LOCALIZATION_TO_ENDOPLASMIC_RETICULUM	GO:0072599	110	Down	1.1581362173482302e-5	0.043198480907088985	1	SEC62,RPS20,SEC63,HSPA5,SEC61A1,RPL18,TRAM2,SEC61A2,TRAM1,RPL31,RPS5,RAB10,RPL6,RPLP0,RPL3,PMM1,SRP54,CHMP4B,SGTA,RPS16,RPS19,RPL18A,SEC61B,RPL28,RPL19,RPL34,RPS13,RPS12,RPL24,SSR3,SPCS1,RPS15,RAB3GAP1,RPL22,RPS25,SPCS2,RAB3GAP2,RPL21,RPL5,RPS10,RPL23,SPCS3,RPS4Y1,RPL36,RPL27,SEC61G,RPS15A,RPL35,RPS6,RPLP1,RPS24,SRP14,PMM2,RPS2,RPS11,RPL13A,RPL11,RPS8,SRP9,RPS27A,RPL32,RPS3A,RPL37,RPL10,RPL7,RPL7…		RPL34
