## Extended Data Table 7 for "An integrated cell atlas of the human lung in health and disease": AT2-smoking_status_num-GO_BP-Total.tsv

GeneSet	GOID	NGenes	Direction	PValue	FDR	Cluster	Genes	DEUp	DEDown
GO_COTRANSLATIONAL_PROTEIN_TARGETING_TO_MEMBRANE	GO:0006613	99	Down	2.383343454671402e-18	1.7913209405310257e-14	1	SEC62,RPS20,SEC63,SEC61A1,RPL18,TRAM2,SEC61A2,TRAM1,RPL31,RPS5,RPL6,RPLP0,RPL3,SRP54,RPS16,RPS19,RPL18A,SEC61B,RPL28,RPL19,RPL34,RPS13,RPS12,RPL24,SSR3,RPS15,RPL22,RPS25,RPL21,RPL5,RPS10,SSR1,RPL23,RPS4Y1,RPL36,RPL27,RPS15A,RPL35,RPS6,RPLP1,RPS24,SRP14,RPS2,RPS11,RPL13A,RPL11,RPS8,SRP9,RPS27A,RPL32,RPS3A,RPL37,RPL10,RPL7,RPL7A,RPS3,SRP19,RPL30,ZFAND2B,RPL8,RPL26,RPL29,SSR2,RPL9,RPS14,RPL27A,RPL13…		SEC62,RPL6,SEC61B,RPL19,RPL34,RPS13,RPL24,RPL22,RPL21,RPL5,RPLP1,RPS24,SRP14,RPL11,RPS27A,RPS3A,RPL10,RPL7,RPS3,RPL30,SSR2,RPL9,RPS14,RPS4X
GO_ESTABLISHMENT_OF_PROTEIN_LOCALIZATION_TO_ENDOPLASMIC_RETICULUM	GO:0072599	110	Down	2.2742985436691053e-16	8.546813927108498e-13	1	SEC62,RPS20,SEC63,HSPA5,SEC61A1,RPL18,TRAM2,SEC61A2,TRAM1,RPL31,RPS5,RAB10,RPL6,RPLP0,RPL3,PMM1,SRP54,CHMP4B,SGTA,RPS16,RPS19,RPL18A,SEC61B,RPL28,RPL19,RPL34,RPS13,RPS12,RPL24,SSR3,SPCS1,RPS15,RAB3GAP1,RPL22,RPS25,SPCS2,RAB3GAP2,RPL21,RPL5,RPS10,RPL23,SPCS3,RPS4Y1,RPL36,RPL27,SEC61G,RPS15A,RPL35,RPS6,RPLP1,RPS24,SRP14,PMM2,RPS2,RPS11,RPL13A,RPL11,RPS8,SRP9,RPS27A,RPL32,RPS3A,RPL37,RPL10,RPL7,RPL7…	SGTB	SEC62,RPL6,SEC61B,RPL19,RPL34,RPS13,RPL24,RPL22,RPL21,RPL5,RPLP1,RPS24,SRP14,RPL11,RPS27A,RPS3A,RPL10,RPL7,RPS3,RPL30,RPL9,RPS14,RPS4X
GO_NUCLEAR_TRANSCRIBED_MRNA_CATABOLIC_PROCESS_NONSENSE_MEDIATED_DECAY	GO:0000184	119	Down	7.728247500538021e-16	1.9361836071347922e-12	2	UPF1,RPS20,RPL18,SMG6,PABPC1,RPL31,RPS5,RPL6,RPLP0,RPL3,GSPT1,EIF3E,RPS16,RPS19,PPP2R1A,RPL18A,SMG9,RPL28,RPL19,CASC3,RPL34,RPS13,MAGOHB,RPS12,PPP2CA,RPL24,NCBP2,EIF4G1,RPS15,RPL22,SMG7,RPS25,ETF1,RPL21,RPL5,RPS10,UPF3B,RPL23,RPS4Y1,RPL36,HELZ2,RPL27,CTIF,RPS15A,DHX34,NCBP1,RPL35,RPS6,RPLP1,RPS24,PARN,RPS2,EIF4A3,RPS11,RPL13A,RPL11,RPS8,RPS27A,RPL32,RPS3A,RPL37,RPL10,RPL7,RPL7A,RPS3,DCP1B,UPF2,NB…	NCBP1	PABPC1,RPL6,RPL19,RPL34,RPS13,RPL24,RPL22,RPL21,RPL5,RPLP1,RPS24,RPL11,RPS27A,RPS3A,RPL10,RPL7,RPS3,RPL30,RPL9,RPS14,DCP2,SECISBP2,PNRC2,RPS4X
GO_PROTEIN_LOCALIZATION_TO_ENDOPLASMIC_RETICULUM	GO:0070972	132	Down	2.2676675707451644e-15	4.260947365430164e-12	1	SEC62,RPS20,SEC63,HSPA5,SEC61A1,RPL18,TRAM2,SEC61A2,TRAM1,RPL31,BCAP29,RPS5,RAB10,PPP1R15A,RPL6,RPLP0,KDELR3,RPL3,PMM1,SRP54,CHMP4B,VAPA,SGTA,RPS16,RPS19,KDELR1,RPL18A,SEC61B,GBF1,RPL28,RPL19,RPL34,RPS13,RPS12,RPL24,SSR3,SPCS1,RPS15,RTN4,RAB3GAP1,RPL22,RPS25,SPCS2,ANKRD13C,RAB3GAP2,SEC16B,RPL21,RPL5,RPS10,RPL23,SPCS3,RPS4Y1,RPL36,RPL27,SEC61G,RPS15A,UBAC2,OS9,KDELR2,RPL35,RPS6,RPLP1,RPS24,SRP14,P…	SGTB	SEC62,BCAP29,RPL6,SEC61B,RPL19,RPL34,RPS13,RPL24,RTN4,RPL22,RPL21,RPL5,OS9,RPLP1,RPS24,SRP14,RPL11,RPS27A,RPS3A,RPL10,RPL7,RPS3,MIA3,RPL30,RPL9,RPS14,RPS4X
GO_NUCLEAR_TRANSCRIBED_MRNA_CATABOLIC_PROCESS	GO:0000956	196	Down	2.5507267426895927e-11	3.834252439610996e-8	2	UPF1,RPS20,CSDE1,SAMD4A,EDC4,MRTO4,THRAP3,RPL18,SMG6,PABPC1,RPL31,EXOSC7,MLH1,EXOSC5,TNRC6C,CNOT4,DIS3,RPS5,CNOT3,RPL6,RPLP0,TNRC6A,AGO1,RPL3,TNRC6B,GSPT1,EIF3E,RPS16,RPS19,PPP2R1A,RPL18A,SMG9,LSM5,EXOSC3,CPEB3,MTPAP,RPL28,RPL19,CASC3,DDX5,RPL34,DCPS,DDX6,RPS13,MAGOHB,CNOT2,RPS12,HBS1L,CNOT6,PPP2CA,XRN1,RPL24,NCBP2,EIF4G1,RPS15,RPL22,SMG7,RPS25,EXOSC8,ETF1,RPL21,RPL5,EXOSC9,AGO2,RPS10,CNOT1,UPF3B…	EDC4,NCBP1	PABPC1,RPL6,RPL19,DDX5,RPL34,RPS13,XRN1,RPL24,RPL22,RPL21,RPL5,RPLP1,RPS24,CNOT6L,RPL11,RPS27A,RPS3A,RPL10,RPL7,RPS3,RPL30,RPL9,RPS14,DCP2,SECISBP2,PNRC2,RPS4X
GO_VIRAL_GENE_EXPRESSION	GO:0019080	191	Down	1.9881839651510815e-9	2.4905317803459217e-6	3	POLR2J,RPS20,PTBP1,NUP160,POLR2B,TPR,RSF1,NDC1,CTDP1,RPL18,TAF11,NUP133,NUCKS1,RPL31,NUP37,MID2,CCNT2,RPS5,REST,SEH1L,RPL6,RPLP0,TFAP4,NUP50,AAAS,NUP188,POLR2E,SMARCB1,EIF3L,POLR2F,RPL3,EIF3D,EP300,SNW1,RAE1,NELFCD,NUP93,POLR2C,MON1B,RPS16,POLR2I,RPS19,RPL18A,USF2,HPN,EIF3B,TRIM14,EIF3A,RPL28,RPL19,NUP88,RPL34,RPS13,NUP98,NUP107,RPS12,NUP155,RPL24,SPCS1,RPS15,RPL22,HDAC1,TRIM62,RPS25,TRIM32,NUP43…	NDC1,TRIM32,TRIM31	RSF1,RPL6,RPL19,RPL34,RPS13,RPL24,RPL22,RPL21,RPL5,RPLP1,RPS24,RPL11,RPS27A,RPS3A,RPL10,RPL7,RPS3,RPL30,RPL9,RPS14,PCBP2,RPS4X,CCL5
GO_TRANSLATIONAL_INITIATION	GO:0006413	183	Down	2.84935874982178e-9	3.059397194808643e-6	2	DHX33,RPS20,TPR,EIF2AK2,EIF4B,RPL18,DHX29,PABPC1,EIF2B3,NCK2,RPL31,EIF4G3,DDX1,RPS5,EIF3I,MTIF2,EIF2AK1,PPP1R15A,RPL6,RPLP0,EIF3L,RPL3,EIF3D,ALKBH1,EIF5,FMR1,DNAJC3,MTFMT,EIF3J,EIF3E,RPS16,RPS19,RPL18A,HSPB1,EIF3B,EIF4H,EIF3A,RPL28,RPL19,RPS6KB1,RPL34,EIF4G2,RPS13,EIF2B1,RPS12,RPL24,NCBP2,EIF1B,EIF4G1,EIF2B4,RPS15,RPL22,RPS25,GLE1,EIF2B2,PAIP2,COPS5,KHDRBS1,RPL21,MTIF3,RPL5,AGO2,PAIP2B,RPS10,MIF4…	HSPB1,NCBP1,EIF3C,MTOR	PABPC1,RPL6,DNAJC3,RPL19,RPL34,RPS13,RPL24,EIF1B,RPL22,RPL21,RPL5,RPLP1,RPS24,RPL11,RPS27A,RPS3A,RPL10,RPL7,RPS3,RPL30,RPL9,RPS14,RPS4X,CCL5
GO_ATP_SYNTHESIS_COUPLED_ELECTRON_TRANSPORT	GO:0042773	81	Down	2.593226359052559e-8	2.4363361643298794e-5	4	NDUFAB1,COX10,UQCRC1,COX15,BID,NDUFS1,NDUFB4,SDHA,COQ9,NDUFB2,DLD,NDUFB7,TAZ,NDUFC1,NDUFS8,COX6A1,NDUFS7,COX7A2L,PARK7,NDUFB3,NDUFA8,DNAJC15,NDUFA1,COX6B1,COX7C,UQCR11,NDUFA5,NDUFA10,COX4I2,COX4I1,COX7B,NDUFA2,CCNB1,COX5B,ISCU,NDUFB5,NDUFAF1,NDUFA9,UQCRC2,NDUFB10,SDHC,SNCA,NDUFS6,NDUFB11,NDUFB9,NDUFC2,UQCRB,PINK1,NDUFS2,NDUFV3,NDUFS4,UQCRQ,COX6C,NDUFB6,NDUFB8,NDUFV1,SDHAF2,COA6,NDUFS5,UQCRFS1,MEC…	CCNB1	COX7C,NDUFA5,NDUFAF1,NDUFB11,UQCRB,NDUFV2,NDUFA4
GO_MITOCHONDRIAL_ELECTRON_TRANSPORT_NADH_TO_UBIQUINONE	GO:0006120	46	Down	3.085894549057327e-8	2.5770648256349854e-5	4	NDUFAB1,NDUFS1,NDUFB4,COQ9,NDUFB2,DLD,NDUFB7,NDUFC1,NDUFS8,NDUFS7,PARK7,NDUFB3,NDUFA8,DNAJC15,NDUFA1,NDUFA5,NDUFA10,NDUFA2,ISCU,NDUFB5,NDUFAF1,NDUFA9,NDUFB10,SNCA,NDUFS6,NDUFB11,NDUFB9,NDUFC2,PINK1,NDUFS2,NDUFV3,NDUFS4,NDUFB6,NDUFB8,NDUFV1,NDUFS5,NDUFA3,NDUFA11,NDUFV2,NDUFB1,NDUFA12,NDUFA6,NDUFA13,NDUFA4,NDUFS3,NDUFA7		NDUFA5,NDUFAF1,NDUFB11,NDUFV2,NDUFA4
GO_PROTEIN_TARGETING_TO_MEMBRANE	GO:0006612	181	Down	6.90019595355817e-8	5.1861872786943206e-5	1	SEC62,RPS20,FYN,ZDHHC6,SEC63,PEX3,HSPA5,SEC61A1,RPL18,TRAM2,SEC61A2,TRAM1,RPL31,RPS5,RPL6,RPLP0,MICALL1,RPL3,MIEF1,SRP54,CHMP4B,ZDHHC15,CEMIP,ZDHHC2,SGTA,RPS16,AKT2,RPS19,RPL18A,SEC61B,RPL28,RPL19,RPL34,RPS13,C2CD5,RPS12,ARL6,RPL24,SSR3,RPS15,ICMT,RPL22,RPS25,ITGB1BP1,PEX16,RPL21,RPL5,VAMP7,RPS10,SSR1,RPL23,RAB3IP,RPS4Y1,RPL36,RPL27,EXOC4,INPP5K,RPS15A,ZDHHC4,RTP4,RPL35,RPS6,SDCBP,RPLP1,RPS24,PEX…	ICMT,STOM,ZDHHC20,SGTB,MYO1C,ZDHHC18	SEC62,RPL6,SEC61B,RPL19,RPL34,RPS13,RPL24,RPL22,RPL21,RPL5,RPLP1,RPS24,SRP14,RPL11,RPS27A,RPS3A,RPL10,RPL7,RPS3,ANK3,RPL30,SSR2,RPL9,RPS14,RPS4X,FIS1
GO_MITOCHONDRIAL_RESPIRATORY_CHAIN_COMPLEX_ASSEMBLY	GO:0033108	86	Down	4.880142602832586e-7	3.334468345717247e-4	5	NDUFAF7,NDUFAB1,TTC19,NDUFS1,NDUFB4,BCS1L,TIMM21,NDUFB2,NDUFB7,SAMM50,UQCC1,NDUFAF5,TAZ,COA1,TFAM,NDUFC1,FOXRED1,NDUFS8,TIMMDC1,NDUFS7,NDUFB3,NDUFA8,NDUFAF4,FASTKD3,NDUFA1,NDUFA5,ECSIT,NDUFA10,SCO2,NDUFA2,SCO1,COX16,NDUFB5,UQCC2,NDUFAF1,COX17,NDUFA9,NDUFB10,NDUFS6,NDUFB11,NDUFB9,SURF1,NDUFC2,NUBPL,SDHAF4,OXA1L,NDUFAF6,UQCRB,NDUFS2,NDUFV3,COX18,NDUFAF2,NDUFS4,NDUFB6,NDUFB8,NDUFV1,SDHAF2,NDUFS5,NDU…		NDUFA5,NDUFAF1,NDUFB11,UQCRB,NDUFAF3,NDUFV2,COX14,COA3
GO_NADH_DEHYDROGENASE_COMPLEX_ASSEMBLY	GO:0010257	55	Down	5.427050703502824e-7	3.3991427572939355e-4	5	NDUFAF7,NDUFAB1,NDUFS1,NDUFB4,BCS1L,TIMM21,NDUFB2,NDUFB7,NDUFAF5,TAZ,COA1,NDUFC1,FOXRED1,NDUFS8,TIMMDC1,NDUFS7,NDUFB3,NDUFA8,NDUFAF4,NDUFA1,NDUFA5,ECSIT,NDUFA10,NDUFA2,NDUFB5,NDUFAF1,NDUFA9,NDUFB10,NDUFS6,NDUFB11,NDUFB9,NDUFC2,NUBPL,OXA1L,NDUFAF6,NDUFS2,NDUFV3,NDUFAF2,NDUFS4,NDUFB6,NDUFB8,NDUFV1,NDUFS5,NDUFA3,TMEM126B,NDUFA11,ACAD9,NDUFAF3,NDUFV2,NDUFB1,NDUFA12,NDUFA6,NDUFA13,NDUFS3,NDUFA7		NDUFA5,NDUFAF1,NDUFB11,NDUFAF3,NDUFV2
GO_RESPIRATORY_ELECTRON_TRANSPORT_CHAIN	GO:0022904	98	Down	5.941016969665554e-7	3.434821811077408e-4	4	NDUFAB1,SLC25A13,COX10,UQCRC1,COX15,BID,NDUFS1,AIFM2,NDUFB4,SDHA,COQ9,NDUFB2,DLD,NDUFB7,TAZ,ETFB,NDUFC1,PPARGC1A,NDUFS8,COX6A1,ALDH5A1,GPD2,NDUFS7,SLC25A12,COX7A2L,PARK7,SDHB,NDUFB3,NDUFA8,DNAJC15,NDUFA1,COX6B1,COX7C,UQCR11,NDUFA5,NDUFA10,COX4I2,COX4I1,COX7B,NDUFA2,MYBBP1A,CCNB1,COX5B,ISCU,NDUFB5,NDUFAF1,NDUFA9,ETFA,UQCRC2,NDUFB10,SDHC,SNCA,NDUFS6,NDUFB11,NDUFB9,NDUFC2,UQCRB,PINK1,NDUFS2,NDUFV3,N…	AIFM2,GPD2,CCNB1	COX7C,NDUFA5,NDUFAF1,NDUFB11,UQCRB,NDUFV2,NDUFA4
GO_OXIDATIVE_PHOSPHORYLATION	GO:0006119	104	Down	1.0713431983210086e-6	5.751582484700501e-4	4	NDUFAB1,COX10,MLXIPL,UQCRC1,COX15,BID,NDUFS1,NDUFB4,RHOA,SDHA,COQ9,NDUFB2,DLD,MSH2,NDUFB7,ABCD1,TAZ,PGK1,PPIF,NDUFC1,NDUFS8,COX6A1,COX7A2,NDUFS7,COX7A2L,PARK7,NDUFB3,NDUFA8,DNAJC15,NDUFA1,SLC25A23,COX6B1,COX7C,UQCR11,NDUFA5,NDUFA10,COX4I2,COX4I1,COX7B,NDUFA2,CCNB1,COX5B,ISCU,NDUFB5,UQCC2,NDUFAF1,NDUFA9,UQCRC2,NDUFB10,SDHC,SNCA,NDUFS6,NDUFB11,NDUFB9,SURF1,NDUFC2,UQCRB,PINK1,NDUFS2,NDUFV3,COX7A1,AK…	MSH2,CCNB1,AK4	COX7C,NDUFA5,NDUFAF1,NDUFB11,UQCRB,NDUFV2,NDUFA4
GO_DNA_STRAND_ELONGATION_INVOLVED_IN_DNA_REPLICATION	GO:0006271	17	Up	6.502968266748257e-6	0.00325842063285866	2	LIG3,POLD3,GINS1,POLA1,MCM4,LIG1,POLD2,MCM3,GINS2,PCNA,RFC3,DNA2,GINS4,RFC4,MCM7,POLE,GINS3	GINS1,POLA1,MCM4,DNA2,GINS4,RFC4,MCM7
GO_PROTEIN_TARGETING	GO:0006605	399	Down	9.74618472995575e-6	0.004470367866611606	1	M6PR,CROT,LAMP2,AGK,SEC62,RPS20,FYN,BID,AGPS,ZDHHC6,TOMM34,SEC63,MIPEP,PEX3,ZFYVE16,HSPA5,VPS13D,HOMER3,USP36,SEC61A1,ACAA1,RPL18,AP3D1,TRAM2,SEC61A2,TRAM1,NEDD4,RAB27A,CSNK2A2,RPL31,SREBF1,UBE2D1,LMAN1,TIMM21,RAB7A,HSP90AA1,AP4E1,RPS5,ZFAND6,HUWE1,ACOX3,RPL6,RPLP0,SIRT4,RNF31,CRAT,SH3GLB1,TIMM13,HPS4,MICALL1,TOMM22,FBXO7,TSPO,RPL3,SYNGR1,MIEF1,SAMM50,PMM1,AP4S1,VTI1B,TIMM9,SRP54,CHMP4B,ACOT8,ZDH…	HOMER3,HSP90AA1,CRAT,ICMT,MGARP,STOM,BAG3,MICALL2,RHOD,ZDHHC20,SGTB,MYO1C,ZDHHC18	SEC62,RPL6,TOMM22,SEC61B,RPL19,RPL34,RPS13,RPL24,SCP2,RPL22,CAT,RPL21,RPL5,HSD17B4,OS9,GCC2,RPLP1,RPS24,SRP14,RPL11,RPS27A,RPS3A,RPL10,RPL7,RPS3,ANK3,RPL30,UBE2J2,SSR2,RPL9,RPS14,TOMM20,TOMM7,RPS4X,NUDT19,FIS1,AP4M1
GO_RNA_CATABOLIC_PROCESS	GO:0006401	367	Down	1.0111263136295543e-5	0.004470367866611606	2	UPF1,PSMB1,RPS20,CSDE1,PSMC4,SLC11A1,SAMD4A,RNH1,VIM,RNASET2,TNFRSF1B,ZCCHC8,EDC4,PSMA4,MRTO4,THRAP3,PUM2,YBX3,RPL18,YBX1,ELAVL1,ROCK1,PSME4,SMG6,PABPC1,RPL31,IGF2BP2,EXOSC7,RBM7,MLH1,EXOSC5,TNRC6C,CNOT4,XPO1,TNPO1,DIS3,RPS5,PSMC5,CNOT3,KHSRP,XRN2,RPL6,RPLP0,FUS,PCBP4,PABPC4,TNRC6A,ALKBH5,PSME1,HNRNPC,AGO1,PSMD5,PSMD8,CIRBP,HNRNPM,GTPBP1,RPL3,TNRC6B,PSMC6,PSMA3,ZC3H14,PSMC1,PSMB5,APEX1,PSMA6,PSME…	EDC4,RNASEH2A,HSPB1,RBM38,NCBP1,DNA2,PLEKHN1,MTOR	PSMB1,PABPC1,XRN2,RPL6,ALKBH5,CIRBP,RPL19,DDX5,RPL34,RPS13,XRN1,RPL24,RPL22,RPL21,RPL5,METTL16,RPLP1,RPS24,CNOT6L,RPL11,RPS27A,RPS3A,RPL10,RPL7,RPS3,RPL30,RPL9,RPS14,DCP2,ZHX2,SECISBP2,PNRC2,RPS4X
GO_ESTABLISHMENT_OF_PROTEIN_LOCALIZATION_TO_MEMBRANE	GO:0090150	296	Down	1.4439980330371787e-5	0.006029494009059686	1	BAD,AGK,ARHGAP44,SEC62,RPS20,FYN,BID,ZDHHC6,SEC63,LRRC7,PEX3,HSPA5,GOPC,VAMP3,SEC61A1,RPL18,CASP8,TRAM2,SEC61A2,TRAM1,GRIPAP1,REEP1,VPS35,RPL31,TP63,NSF,TP73,HSP90AA1,RPS5,RAB10,BAX,PPP1R13B,RPL6,RPLP0,TIMM13,GGA1,MICALL1,TOMM22,RPL3,MIEF1,SAMM50,GZMB,TIMM9,SRP54,ARFRP1,E2F1,CHMP4B,UBL4A,ZDHHC15,GGA2,CSK,RAB11A,CEMIP,BMF,ZDHHC2,SGTA,PDCD5,RPS16,AKT2,BBC3,RPS19,RPL18A,SEC61B,MAPK8,RPL28,RPL19,YWHA…	HSP90AA1,ICMT,LRRC1,STOM,SFN,ZDHHC20,SGTB,MYO1C,ZDHHC18	SEC62,RPL6,TOMM22,GZMB,SEC61B,RPL19,RPL34,RPS13,RPL24,RPL22,RPL21,RPL5,RPLP1,RPS24,SRP14,RPL11,RPS27A,GOLGA4,RPS3A,RPL10,RPL7,RPS3,ANK3,RPL30,SSR2,RPL9,RPS14,RPS4X,FIS1
GO_MRNA_METABOLIC_PROCESS	GO:0016071	764	Down	1.9947861366332045e-5	0.007890954001544824	2	RBM5,KDM1A,UPF1,POLR2J,GCFC2,PAF1,LUC7L,PSMB1,CDK11A,RPS20,CSDE1,AKAP8L,PTBP1,PSMC4,ZC3H3,SLC11A1,MNAT1,SAMD4A,AQR,RNH1,STRAP,VIM,ZCCHC8,EDC4,PSMA4,GEMIN8,POLR2B,CELF2,PTCD2,THOC3,MRTO4,THRAP3,PUM2,ZC3H11A,YBX3,CCAR1,SNRNP40,SFSWAP,RPL18,U2AF2,SUGP2,DDX20,CDK13,YBX1,ELAVL1,DHX8,ROCK1,GPKOW,PSME4,PHRF1,SMG6,JMJD6,PABPC1,RPL31,DAZAP1,CPSF1,PRKACA,SREBF1,IGF2BP2,CLNS1A,NCBP3,SART3,EXOSC7,RBM7,MLH1,G…	EDC4,CELF4,HSPB1,CPSF3,RBM19,KHDRBS3,RBM38,CCNB1,NCBP1,PLEKHN1,FLNA,MTOR,DDX47	PSMB1,PABPC1,XRN2,RPL6,ALKBH5,CIRBP,SRSF5,RPL19,DDX5,LUC7L3,RPL34,RPS13,XRN1,RPL24,RPL22,SRSF4,RPL21,RPL5,NSRP1,METTL16,ZRANB2,WDR33,RPLP1,RPS24,CNOT6L,NOVA1,RPL11,RPS27A,RPS3A,RPL10,RPL7,RPS3,RPL30,CWC22,RPL9,RPS14,USP49,DCP2,ZHX2,SECISBP2,PNRC2,PCBP2,RPS4X
GO_DOUBLE_STRAND_BREAK_REPAIR_VIA_BREAK_INDUCED_REPLICATION	GO:0000727	11	Up	2.5674323555313596e-5	0.009648410792086849	2	MCM2,MCM6,CDC45,CDC7,MCM5,MCM4,MCM3,GINS2,GINS4,MCM7,MUS81	CDC45,MCM5,MCM4,GINS4,MCM7
GO_CYTOPLASMIC_TRANSLATION	GO:0002181	92	Down	3.0509813658462938e-5	0.010919607593190831	2	RPL26L1,YBX3,RPL18,ZC3H15,FTSJ1,RPL31,EIF3I,RPL6,RPLP0,EIF3L,EIF3D,EIF5,FMR1,GSPT1,EIF3J,EIF3E,RPL18A,EIF3B,EIF3A,CPEB3,RPL19,DRG2,DPH1,RWDD1,RBM24,CPEB4,RPL24,EIF4G1,RPL22,DPH5,ETF1,EIF2S2,RPL36,EIF2S3,EIF3G,UNK,DPH2,DPH6,DHX9,CPEB2,RPLP1,DENR,RPL13A,RPL11,EIF2D,RPL32,EIF3H,DPH7,EIF3M,DPH3,RPL30,EIF4A2,NCK1,RPL8,ZNF385A,EIF4A1,RPL26,RPL29,RPL22L1,RPL9,METTL3,EEF2,RPSA,CNBP,DNAJC24,RPS21,RPL38,RB…	ZNF385A,EIF3C,MTOR	RPL6,RPL19,RPL24,RPL22,UNK,RPLP1,RPL11,RPL30,RPL9,CNBP
GO_CELLULAR_RESPIRATION	GO:0045333	162	Down	3.6234539358475856e-5	0.012379036264468388	4	NDUFAB1,SLC25A13,COX10,UQCRC1,MDH1,COX15,BID,NDUFS1,AIFM2,CS,NDUFB4,MTFR1,IDH3G,SDHA,ME2,NOA1,COQ9,NDUFB2,DLD,FH,NDUFB7,ACO2,HIF1A,NFATC4,IDH3B,SLC25A14,TAZ,ETFB,OGDH,NDUFC1,PPARGC1A,NDUFS8,TRPV4,IFNG,COX6A1,ALDH5A1,NNT,GPD2,NDUFS7,COQ10B,SLC25A12,COX7A2L,PARK7,SDHB,MTFR1L,NDUFB3,NDUFA8,NR4A3,DLST,IDE,DNAJC15,CAT,PIK3CA,ACO1,CISD1,NDUFA1,SLC25A23,PANK2,COX6B1,TRAP1,COX7C,UQCR11,NDUFA5,CBFA2T3,NDU…	AIFM2,GPD2,CCNB1,MTFR2,UCN	CAT,COX7C,NDUFA5,NDUFAF1,NDUFB11,UQCRB,PDHB,NDUFV2,NDUFA4
GO_ELECTRON_TRANSPORT_CHAIN	GO:0022900	156	Down	3.995993798830071e-5	0.013058212779133396	4	NDUFAB1,SLC25A13,CIAPIN1,COX10,CYB561,UQCRC1,COX15,BID,NDUFS1,GLRX2,HSD17B6,AIFM2,CYBA,AKR7A2,NDUFB4,ME1,MAOB,P4HA2,SDHA,ME2,AKR1B1,NOX4,COQ9,NDUFB2,DLD,PHGDH,NDUFB7,IDH3B,TAZ,GSR,DHDH,ETFB,GLRX3,NDUFC1,PPARGC1A,NDUFS8,ALDH2,COX6A1,ALDH5A1,COX7A2,GPD2,NDUFS7,SLC25A12,COX7A2L,PARK7,NCF2,SDHB,AKR1A1,NDUFB3,NDUFA8,DNAJC15,NQO2,NDUFA1,COX6B1,COX7C,UQCR11,POR,STEAP4,NDUFA5,NDUFA10,COX4I2,COX4I1,COX7B,…	AIFM2,GPD2,CCNB1,CYBB,GPX2	COX7C,NDUFA5,NDUFAF1,NDUFB11,QDPR,UQCRB,CYB5A,NDUFV2,NDUFA4
GO_ESTABLISHMENT_OF_PROTEIN_LOCALIZATION_TO_ORGANELLE	GO:0072594	513	Down	5.319017916469152e-5	0.01665739110840923	1	BAD,M6PR,CROT,LAMP2,AP2B1,AGK,SEC62,RPS20,BID,RGPD5,AGPS,TOMM34,SEC63,KPNA6,MIPEP,LRRC7,PEX3,CDH1,ZFYVE16,HSPA5,TPR,TSPAN17,VPS13D,USP36,SEC61A1,ACAA1,RPL18,CASP8,TNPO3,AP3D1,IPO5,TRAM2,SEC61A2,TRAM1,HYAL2,NUP133,DRD4,NEDD4,CSNK2A2,RPL31,SREBF1,UBE2D1,TP63,PTGS2,TSG101,LMAN1,TIMM21,CACNG4,RAB7A,LAMP3,TP73,OPHN1,DNM2,PSEN1,HSP90AA1,TNPO1,RPS5,RAB10,EPS15,DNAJA1,IPO11,RBM22,ZFAND6,HUWE1,ACOX3,BAX,P…	HSP90AA1,CRAT,FERMT1,PIK3R2,DNM1,ECT2,LRRC1,MGARP,BAG3,LMNA,MICALL2,FAM53A,SFN,RGPD2,FLNA,SGTB	SEC62,LAMP3,RPL6,TOMM22,GZMB,KPNA3,SEC61B,RPL19,RPL34,RPS13,RPL24,CBLB,SCP2,RPL22,CAT,RPL21,RPL5,HSD17B4,GCC2,RANBP6,RPLP1,RPS24,SRP14,RPL11,RPS27A,RPS3A,RPL10,RPL7,RPS3,RPL30,HK2,UBE2J2,RPL9,IFT122,NIPBL,RPS14,SMAD3,PKIG,TOMM20,AGTR2,TOMM7,RPS4X,NUDT19,FIS1,AP4M1,TXNIP
GO_AEROBIC_ELECTRON_TRANSPORT_CHAIN	GO:0019646	15	Down	5.946636879267907e-5	0.017877969113831035	4	COX10,COX15,COX6A1,COX7A2L,COX6B1,COX7C,COX4I2,COX4I1,COX7B,COX5B,COX6C,CYCS,COX8A,COX5A,NDUFA4		COX7C,NDUFA4
GO_INTERMEDIATE_FILAMENT_BUNDLE_ASSEMBLY	GO:0045110	4	Up	7.252222863072302e-5	0.02096450270725055	5	PKP2,NEFH,KRT14,EPPK1	PKP2,EPPK1
GO_RNA_SPLICING_VIA_TRANSESTERIFICATION_REACTIONS	GO:0000375	321	Down	8.795543247946811e-5	0.02433425567884648	2	RBM5,KDM1A,POLR2J,GCFC2,LUC7L,PTBP1,AQR,STRAP,ZCCHC8,GEMIN8,POLR2B,CELF2,THRAP3,CCAR1,SNRNP40,SFSWAP,U2AF2,DDX20,CDK13,YBX1,ELAVL1,DHX8,GPKOW,JMJD6,PABPC1,DAZAP1,CPSF1,CLNS1A,SART3,RBM7,GPATCH1,MBNL3,XAB2,SNRPA,DDX1,GEMIN5,YTHDC1,PPIE,REST,WBP11,CHERP,RBM22,SRRT,SF3B2,KHSRP,FUS,PAPOLA,PDCD7,HNRNPC,GEMIN2,CWF19L1,SRPK1,CDC5L,HNRNPH3,CIRBP,HNRNPM,POLR2E,SF3A1,SNRPD3,TFIP11,SNU13,POLR2F,DDX17,ZMAT5,…	CELF4,CPSF3,RBM19,KHDRBS3,NCBP1	PABPC1,CIRBP,SRSF5,DDX5,LUC7L3,SRSF4,NSRP1,METTL16,WDR33,NOVA1,CWC22,USP49,PCBP2
GO_DNA_STRAND_ELONGATION	GO:0022616	22	Up	9.065449161890653e-5	0.02433425567884648	2	LIG3,NUCKS1,POLD3,GINS1,POLA1,NBN,MCM4,LIG1,POLD2,MCM3,RAD50,DCLRE1B,POT1,GINS2,PCNA,RFC3,DNA2,GINS4,RFC4,MCM7,POLE,GINS3	GINS1,POLA1,MCM4,DNA2,GINS4,RFC4,MCM7
GO_PEPTIDE_METABOLIC_PROCESS	GO:0006518	706	Down	1.3472406874920687e-4	0.03465690761871619	2	GCLC,UPF1,DHX33,YBX2,GGCT,MGST1,RPS20,LARS2,IGF1,SAMD4A,GLRX2,GCLM,VIM,MIPEP,IFNGR1,RPL26L1,CTNS,TPR,MRPS10,EIF2AK2,PUM2,MRPL43,GATB,YBX3,MRPS35,MRPS24,EIF4B,RPL18,HAGH,ABCA7,ZC3H15,ELAVL1,DHX29,RHOA,IARS2,ROCK1,FTSJ1,SRBD1,BCL3,PABPC1,EIF2B3,TCOF1,NCK2,RPL31,TRHDE,IGF2BP2,PICALM,MRPS34,EIF4G3,TNRC6C,MKNK1,DDX1,PSEN1,JMJD4,MRPL22,GEMIN5,NFE2L1,RPS5,NOA1,GSTP1,EIF3I,MTIF2,MGST2,EIF2AK1,MRPL28,ERO1…	CTSZ,CELF4,HSPB1,QRSL1,PIWIL4,CARS2,NCBP1,THBS1,N6AMT1,ZNF385A,PARS2,KBTBD8,EIF5A2,UCN,GFM2,ANPEP,DAPK3,PTAFR,THOP1,EIF3C,PLEKHN1,MTOR,MRPL53	PABPC1,GSTP1,RPL6,CIRBP,PCSK1N,DNAJC3,CPQ,EEF1D,RPL19,RPL34,RPS13,LTA4H,XRN1,RPL24,EIF1B,RPL22,SERP1,ZNF706,RPL21,RPL5,PCSK2,METTL16,UNK,NARS2,RPLP1,RPS24,CNOT6L,RPL11,RPS27A,CORIN,RPS3A,RPL10,RPL7,RPS3,RPL30,EEF1A1,RPL9,BDH2,ERAP2,RPS14,RPL36AL,NEMF,CNBP,MRPL14,ATP6AP2,COA3,SECISBP2,RPS4X,CES1,LTN1,CCL5
GO_ETHANOLAMINE_CONTAINING_COMPOUND_METABOLIC_PROCESS	GO:0042439	6	Down	1.383325210965255e-4	0.03465690761871619	2	GDE1,MOXD1,CHKA,NAAA,GDPD1,NAPEPLD		CHKA,NAAA
