## Extended Data Table 7 for "An integrated cell atlas of the human lung in health and disease": B_cell-nose-GO_BP-Total.tsv

GeneSet	GOID	NGenes	Direction	PValue	FDR	Cluster	Genes	DEUp	DEDown
GO_COTRANSLATIONAL_PROTEIN_TARGETING_TO_MEMBRANE	GO:0006613	98	Down	1.3877088325875588e-7	0.001018161970469492	1	SEC62,RPS20,SEC63,SEC61A1,RPL18,TRAM2,SEC61A2,TRAM1,RPL31,RPS5,RPL6,RPLP0,RPL3,SRP54,RPS16,RPS19,RPL18A,SEC61B,RPL28,RPL19,RPL34,RPS13,RPS12,RPL24,SSR3,RPS15,RPL22,RPS25,RPL21,RPL5,RPS10,SSR1,RPL23,RPS4Y1,RPL36,RPL27,RPS15A,RPL35,RPS6,RPLP1,RPS24,SRP14,RPS2,RPS11,RPL13A,RPL11,RPS8,SRP9,RPS27A,RPL32,RPS3A,RPL37,RPL10,RPL7,RPL7A,RPS3,SRP19,RPL30,ZFAND2B,RPL8,RPL26,RPL29,SSR2,RPL9,RPS14,RPL27A,RPL13…
GO_NUCLEAR_TRANSCRIBED_MRNA_CATABOLIC_PROCESS	GO:0000956	190	Down	7.326515024416133e-7	0.0020255385294548323	2	UPF1,RPS20,CSDE1,SAMD4A,MRTO4,THRAP3,RPL18,SMG6,PABPC1,RPL31,EXOSC7,MLH1,EXOSC5,TNRC6C,CNOT4,DIS3,RPS5,CNOT3,RPL6,RPLP0,TNRC6A,AGO1,RPL3,TNRC6B,GSPT1,EIF3E,RPS16,RPS19,PPP2R1A,RPL18A,SMG9,LSM5,EXOSC3,CPEB3,MTPAP,RPL28,RPL19,CASC3,DDX5,RPL34,DCPS,DDX6,RPS13,MAGOHB,CNOT2,RPS12,HBS1L,CNOT6,PPP2CA,XRN1,RPL24,NCBP2,EIF4G1,RPS15,RPL22,SMG7,RPS25,EXOSC8,ETF1,RPL21,RPL5,EXOSC9,AGO2,RPS10,CNOT1,UPF3B,RPL2…	MAGOHB,HELZ2,CNOT11,GTPBP2	THRAP3,PABPC1,TNRC6A,TNRC6B,CNOT1,SSB,RBM8A
GO_VIRAL_GENE_EXPRESSION	GO:0019080	184	Down	8.282152907679567e-7	0.0020255385294548323	3	POLR2J,RPS20,PTBP1,NUP160,POLR2B,TPR,RSF1,NDC1,CTDP1,RPL18,TAF11,NUP133,NUCKS1,RPL31,NUP37,CCNT2,RPS5,REST,SEH1L,RPL6,RPLP0,TFAP4,NUP50,AAAS,NUP188,POLR2E,SMARCB1,EIF3L,POLR2F,RPL3,EIF3D,EP300,SNW1,RAE1,NELFCD,NUP93,POLR2C,MON1B,RPS16,POLR2I,RPS19,RPL18A,USF2,EIF3B,TRIM14,EIF3A,RPL28,RPL19,NUP88,RPL34,RPS13,NUP98,NUP107,RPS12,NUP155,RPL24,SPCS1,RPS15,RPL22,HDAC1,RPS25,NUP43,TARDBP,ZNF639,RPL21,RP…	CTDP1	POLR2J,NUCKS1,DHX9,SSB,CHD1,JUN,SUPT5H
GO_PROTEIN_LOCALIZATION_TO_ENDOPLASMIC_RETICULUM	GO:0070972	128	Down	1.1880362691392984e-6	0.002147619606777429	1	SEC62,RPS20,SEC63,HSPA5,SEC61A1,RPL18,TRAM2,SEC61A2,TRAM1,RPL31,BCAP29,RPS5,RAB10,PPP1R15A,RPL6,RPLP0,RPL3,PMM1,SRP54,CHMP4B,VAPA,SGTA,RPS16,RPS19,KDELR1,RPL18A,SEC61B,GBF1,RPL28,RPL19,RPL34,RPS13,RPS12,RPL24,SSR3,SPCS1,RPS15,RTN4,RAB3GAP1,RPL22,RPS25,SPCS2,ANKRD13C,RAB3GAP2,RPL21,RPL5,RPS10,RPL23,SPCS3,RPS4Y1,RPL36,RPL27,SEC61G,RPS15A,UBAC2,OS9,KDELR2,RPL35,RPS6,RPLP1,RPS24,SRP14,PMM2,RPS2,RPS11…		BCAP29,RTN4
GO_TRANSLATIONAL_INITIATION	GO:0006413	177	Down	1.4946862290940147e-6	0.002147619606777429	4	DHX33,RPS20,TPR,EIF2AK2,EIF4B,RPL18,DHX29,PABPC1,EIF2B3,NCK2,RPL31,EIF4G3,DDX1,RPS5,EIF3I,MTIF2,EIF2AK1,PPP1R15A,RPL6,RPLP0,EIF3L,RPL3,EIF3D,ALKBH1,EIF5,FMR1,DNAJC3,MTFMT,EIF3J,EIF3E,RPS16,RPS19,RPL18A,HSPB1,EIF3B,EIF4H,EIF3A,RPL28,RPL19,RPS6KB1,RPL34,EIF4G2,RPS13,EIF2B1,RPS12,RPL24,NCBP2,EIF1B,EIF4G1,EIF2B4,RPS15,RPL22,RPS25,GLE1,EIF2B2,PAIP2,COPS5,KHDRBS1,RPL21,MTIF3,RPL5,AGO2,PAIP2B,RPS10,MIF4…	ALKBH1,MTFMT,GLE1,PAIP2B,HABP4	PABPC1,DDX1,EIF4H,BANK1,EIF4A2,NPM1
GO_ESTABLISHMENT_OF_PROTEIN_LOCALIZATION_TO_ENDOPLASMIC_RETICULUM	GO:0072599	109	Down	1.756265182045056e-6	0.002147619606777429	1	SEC62,RPS20,SEC63,HSPA5,SEC61A1,RPL18,TRAM2,SEC61A2,TRAM1,RPL31,RPS5,RAB10,RPL6,RPLP0,RPL3,PMM1,SRP54,CHMP4B,SGTA,RPS16,RPS19,RPL18A,SEC61B,RPL28,RPL19,RPL34,RPS13,RPS12,RPL24,SSR3,SPCS1,RPS15,RAB3GAP1,RPL22,RPS25,SPCS2,RAB3GAP2,RPL21,RPL5,RPS10,RPL23,SPCS3,RPS4Y1,RPL36,RPL27,SEC61G,RPS15A,RPL35,RPS6,RPLP1,RPS24,SRP14,PMM2,RPS2,RPS11,RPL13A,RPL11,RPS8,SRP9,RPS27A,RPL32,RPS3A,RPL37,RPL10,RPL7,RPL7…
GO_NUCLEAR_TRANSCRIBED_MRNA_CATABOLIC_PROCESS_NONSENSE_MEDIATED_DECAY	GO:0000184	117	Down	2.144309476928223e-6	0.0022475426617460533	2	UPF1,RPS20,RPL18,SMG6,PABPC1,RPL31,RPS5,RPL6,RPLP0,RPL3,GSPT1,EIF3E,RPS16,RPS19,PPP2R1A,RPL18A,SMG9,RPL28,RPL19,CASC3,RPL34,RPS13,MAGOHB,RPS12,PPP2CA,RPL24,NCBP2,EIF4G1,RPS15,RPL22,SMG7,RPS25,ETF1,RPL21,RPL5,RPS10,UPF3B,RPL23,RPS4Y1,RPL36,HELZ2,RPL27,RPS15A,DHX34,NCBP1,RPL35,RPS6,RPLP1,RPS24,PARN,RPS2,EIF4A3,RPS11,RPL13A,RPL11,RPS8,RPS27A,RPL32,RPS3A,RPL37,RPL10,RPL7,RPL7A,RPS3,DCP1B,UPF2,NBAS,RP…	MAGOHB,HELZ2	PABPC1,RBM8A
GO_RNA_CATABOLIC_PROCESS	GO:0006401	342	Down	3.793128565723609e-6	0.003478773035839265	2	UPF1,PSMB1,RPS20,CSDE1,PSMC4,SLC11A1,SAMD4A,RNH1,VIM,RNASET2,TNFRSF1B,ZCCHC8,PSMA4,MRTO4,THRAP3,PUM2,YBX3,RPL18,YBX1,ELAVL1,ROCK1,PSME4,SMG6,PABPC1,RPL31,EXOSC7,RBM7,MLH1,EXOSC5,TNRC6C,CNOT4,XPO1,TNPO1,DIS3,RPS5,PSMC5,CNOT3,KHSRP,XRN2,RPL6,RPLP0,FUS,PCBP4,PABPC4,TNRC6A,ALKBH5,PSME1,HNRNPC,AGO1,PSMD5,PSMD8,CIRBP,HNRNPM,GTPBP1,RPL3,TNRC6B,PSMC6,PSMA3,ZC3H14,PSMC1,PSMB5,APEX1,PSMA6,PSME2,PSMA7,PSMD1…	PSMC6,POP1,PSMD3,MAGOHB,HELZ2,AKT1,CNOT11,GTPBP2	PSMB1,THRAP3,ROCK1,PABPC1,PSMC5,TNRC6A,PSME1,TNRC6B,PSMA7,CNOT1,DHX9,PSMB7,LRPPRC,SSB,UBC,SLFN13,NPM1,PSMB8,RBM8A
GO_RESPONSE_TO_CORTICOSTERONE	GO:0051412	6	Down	4.560085577181741e-6	0.0034895060661030725	5	ATP2B1,CCND1,CDKN1A,FOSB,CALM3,FOS		CDKN1A,FOSB,CALM3,FOS
GO_REGULATION_OF_MRNA_METABOLIC_PROCESS	GO:1903311	264	Down	4.756039343196228e-6	0.0034895060661030725	2	RBM5,UPF1,PAF1,PSMB1,CDK11A,PTBP1,PSMC4,ZC3H3,SLC11A1,SAMD4A,VIM,PSMA4,CELF2,THRAP3,PUM2,YBX3,SFSWAP,U2AF2,YBX1,ELAVL1,ROCK1,PSME4,JMJD6,PABPC1,DAZAP1,SART3,EXOSC7,RBM7,MBNL3,SNRPA,EXOSC5,TNRC6C,XPO1,TNPO1,DIS3,YTHDC1,REST,PSMC5,KHSRP,FUS,PAPOLA,PCBP4,PABPC4,TNRC6A,ALKBH5,PSME1,HNRNPC,PSMD5,SRPK1,PSMD8,CIRBP,HNRNPM,DDX17,GTPBP1,TNRC6B,PSMC6,PSMA3,SNW1,SRSF5,ZC3H14,PSMC1,PSMB5,APEX1,PABPN1,PSMA6,P…	PSMC6,PSMD3,SMU1,AKT1	PSMB1,THRAP3,ROCK1,PABPC1,YTHDC1,PSMC5,TNRC6A,PSME1,TNRC6B,PABPN1,PSMA7,C1QBP,CNOT1,NSRP1,SAFB2,SRPK2,DHX9,PSMB7,RBMX,UBC,NPM1,SUPT5H,PSMB8,RBM8A
GO_REGULATION_OF_MRNA_CATABOLIC_PROCESS	GO:0061013	161	Down	1.2320880692095444e-5	0.007838197918381785	2	UPF1,PSMB1,PSMC4,SLC11A1,SAMD4A,VIM,PSMA4,THRAP3,PUM2,YBX3,YBX1,ELAVL1,ROCK1,PSME4,PABPC1,EXOSC7,EXOSC5,TNRC6C,XPO1,TNPO1,DIS3,PSMC5,KHSRP,FUS,PCBP4,PABPC4,TNRC6A,ALKBH5,PSME1,HNRNPC,PSMD5,PSMD8,CIRBP,HNRNPM,GTPBP1,TNRC6B,PSMC6,PSMA3,ZC3H14,PSMC1,PSMB5,APEX1,PSMA6,PSME2,PSMA7,PSMD10,FMR1,PSMD7,MYEF2,ZC3HAV1,HSPB1,PSMA2,EXOSC3,CPEB3,PSMD3,PSMD11,HSPA8,PSMD9,MAPK14,XRN1,FXR1,EIF4G1,PSMD14,SET,EXOSC…	PSMC6,PSMD3,AKT1	PSMB1,THRAP3,ROCK1,PABPC1,PSMC5,TNRC6A,PSME1,TNRC6B,PSMA7,CNOT1,DHX9,PSMB7,UBC,NPM1,PSMB8
GO_POSITIVE_REGULATION_OF_VIRAL_PROCESS	GO:0048524	90	Down	1.2819732182170018e-5	0.007838197918381785	3	POLR2J,CD74,KPNA6,YTHDC2,POLR2B,RSF1,CTDP1,TAF11,PKN2,NUCKS1,PABPC1,TSG101,HACD3,RAB7A,TOP2B,CHMP2B,PPIE,TFAP4,SRPK1,POLR2E,SMARCB1,LGALS1,POLR2F,EP300,SNW1,NELFCD,CHMP4B,VAPA,FMR1,POLR2C,POLR2I,TRIM38,CHMP3,VPS4B,ZNF639,VAPB,STAU1,GTF2F1,TBC1D20,SMARCA4,CCNT1,APOE,CHMP2A,TOP2A,TRIM21,VPS4A,SRPK2,MDFIC,DHX9,CDK9,GTF2B,TARBP2,VPS37B,POLR2D,POLR2K,STOM,NOTCH1,CHD1,TRIM11,LARP1,RRP1B,ADAR,POLR2H,PPI…	CTDP1	POLR2J,NUCKS1,PABPC1,LGALS1,VPS4B,SRPK2,DHX9,CHD1,JUN,SUPT5H
GO_REGULATION_OF_RNA_SPLICING	GO:0043484	110	Down	1.9843905643119196e-5	0.011199595054120427	2	RBM5,PTBP1,CLK1,CELF2,THRAP3,SFSWAP,U2AF2,JMJD6,DAZAP1,SART3,RBM7,MBNL3,YTHDC1,REST,RBM22,FUS,SRPK1,CIRBP,DDX17,SNW1,SRSF5,FMR1,PQBP1,RBM3,HNRNPL,SNRNP70,SETX,C1QBP,DDX5,ZPR1,PRPF19,RPS13,NUP98,SRSF9,SRSF3,KHDRBS2,CLK4,FAM172A,FXR1,NCL,SRSF7,TIA1,SRSF4,PTBP2,PRDX6,PTBP3,RBM25,KHDRBS1,HNRNPA2B1,SMU1,RBM19,SRSF6,AHNAK,RBM42,NSRP1,METTL16,FXR2,HABP4,RBM38,RBM17,SRPK2,ZC3H10,HNRNPA1,SRSF1,TRA2B,C9orf…	SMU1,HABP4	THRAP3,YTHDC1,C1QBP,AHNAK,NSRP1,SRPK2,PIK3R1,RBMX,CDK12,NPM1,RBM8A
GO_MRNA_METABOLIC_PROCESS	GO:0016071	715	Down	2.2449456630637377e-5	0.011765118807070459	2	RBM5,KDM1A,UPF1,POLR2J,GCFC2,PAF1,LUC7L,PSMB1,CDK11A,RPS20,CSDE1,AKAP8L,PTBP1,PSMC4,ZC3H3,SLC11A1,MNAT1,SAMD4A,AQR,RNH1,STRAP,VIM,ZCCHC8,PSMA4,GEMIN8,POLR2B,CELF2,THOC3,MRTO4,THRAP3,PUM2,ZC3H11A,YBX3,CCAR1,SNRNP40,SFSWAP,RPL18,U2AF2,SUGP2,DDX20,CDK13,YBX1,ELAVL1,DHX8,ROCK1,GPKOW,PSME4,PHRF1,SMG6,JMJD6,PABPC1,RPL31,DAZAP1,CPSF1,PRKACA,SREBF1,CLNS1A,NCBP3,SART3,EXOSC7,RBM7,MLH1,GPATCH1,MBNL3,XAB2,S…	GEMIN8,THOC1,PSMC6,PSMD3,EFTUD2,MAGOHB,PAPOLG,WDR77,SMU1,DDX39A,HELZ2,HABP4,TXNL4B,AKT1,ARNT,CNOT11,PLRG1,GTPBP2,SMN2	POLR2J,PSMB1,MNAT1,THRAP3,ROCK1,PABPC1,CLNS1A,DDX1,YTHDC1,PSMC5,TNRC6A,PSME1,SNRPD3,TNRC6B,RBM23,HIF1A,PABPN1,PRPF6,PSMA7,C1QBP,QKI,PRPF4B,IK,SNRPC,CNOT1,NSRP1,SAFB2,SRPK2,DHX9,PSMB7,SSB,SCAF11,DDX46,RBMX,UBC,SLU7,CDK12,SRRM2,SF1,RSRC1,PUF60,NPM1,LSM10,SUPT5H,PRPF40A,UBL5,PSMB8,RBM8A
GO_REGULATION_OF_TRANSCRIPTION_FROM_RNA_POLYMERASE_II_PROMOTER_IN_RESPONSE_TO_HYPOXIA	GO:0061418	68	Down	2.4458942217319884e-5	0.011963683936565066	2	CREBBP,PSMB1,PSMC4,PSMA4,PSME4,SIRT2,PSMC5,PSME1,PSMD5,PSMD8,RBX1,EP300,PSMC6,PSMA3,HIF1A,PSMC1,PSMB5,PSMA6,PSME2,PSMA7,PSMD10,PSMD7,PSMA2,CUL2,PSMD3,PSMD11,PSMD9,VEGFA,PSMD14,EPAS1,NFE2L2,EGR1,PSMF1,PSMB2,PSMA1,PSME3,VHL,EGLN1,PSMB7,TP53,PSMB6,PSMA5,ARNT,RPS27A,LIMD1,NOTCH1,UBC,BACH1,PSMD4,PSMB4,PSMC2,PSMD6,CITED2,PSMC3,HIF1AN,RBPJ,UBB,PSMD1,PSMD2,HIGD1A,PSMD13,PSMD12,PSMB8,PSMB10,UBA52,PSMB9,EG…	PSMC6,CUL2,PSMD3,ARNT	CREBBP,PSMB1,PSMC5,PSME1,HIF1A,PSMA7,NFE2L2,EGR1,PSMB7,UBC,RBPJ,PSMB8
GO_REGULATION_OF_NUCLEAR_TRANSCRIBED_MRNA_CATABOLIC_PROCESS_DEADENYLATION_DEPENDENT_DECAY	GO:1900151	15	Down	3.492726815727228e-5	0.01601633540436917	2	PABPC1,TNRC6C,TNRC6A,TNRC6B,CPEB3,AGO2,CNOT1,ZFP36,TOB1,ZFP36L2,BTG2,POLR2G,DHX36,ZFP36L1,CNOT7		PABPC1,TNRC6A,TNRC6B,CNOT1
GO_POSITIVE_REGULATION_OF_MRNA_CATABOLIC_PROCESS	GO:0061014	37	Down	3.796273664419722e-5	0.01638427051520441	2	UPF1,ROCK1,PABPC1,TNRC6C,KHSRP,TNRC6A,GTPBP1,TNRC6B,ZC3HAV1,CPEB3,AGO2,CNOT1,HNRNPR,METTL16,ZFP36,ROCK2,PUM1,RC3H1,PNPT1,HNRNPD,CNOT6L,FTO,TOB1,METTL14,ZFP36L2,CNOT8,BTG2,ZC3H12A,METTL3,POLR2G,DHX36,ZC3H12D,ZFP36L1,YTHDF3,YTHDF2,CNOT7,GIGYF2		ROCK1,PABPC1,TNRC6A,TNRC6B,CNOT1
GO_RNA_SPLICING	GO:0008380	381	Down	6.266336119449603e-5	0.025542282282445407	2	RBM5,KDM1A,POLR2J,GCFC2,LUC7L,AKAP8L,PTBP1,CLK1,AQR,STRAP,ZCCHC8,GEMIN8,POLR2B,CELF2,THOC3,THRAP3,CCAR1,SNRNP40,SFSWAP,U2AF2,SUGP2,DDX20,CDK13,YBX1,ELAVL1,DHX8,GPKOW,JMJD6,PABPC1,DAZAP1,CPSF1,CLNS1A,ZNF638,SART3,RBM7,GPATCH1,MBNL3,XAB2,SNRPA,THOC1,DDX1,GEMIN5,YTHDC1,PPIE,REST,WBP11,CHERP,RBM22,SRRT,SF3B2,KHSRP,FUS,PAPOLA,PDCD7,HNRNPC,GEMIN2,CWF19L1,SRPK1,CDC5L,HNRNPH3,CIRBP,HNRNPM,POLR2E,SF3A1,SN…	GEMIN8,THOC1,EFTUD2,MAGOHB,WDR77,SMU1,DDX39A,HABP4,TXNL4B,RP9,PLRG1,SMN2	POLR2J,THRAP3,PABPC1,CLNS1A,DDX1,YTHDC1,SNRPD3,PABPN1,PRPF6,C1QBP,QKI,PRPF4B,IK,SNRPC,AHNAK,NSRP1,SRPK2,DHX9,SCAF11,PIK3R1,DDX46,RBMX,SLU7,CDK12,SRRM2,SF1,RSRC1,PUF60,NPM1,LSM10,PRPF40A,UBL5,RBM8A
GO_ALTERNATIVE_MRNA_SPLICING_VIA_SPLICEOSOME	GO:0000380	62	Down	7.145011179892164e-5	0.02701003689390701	2	RBM5,KDM1A,PTBP1,CELF2,THRAP3,SFSWAP,CDK13,SART3,RBM7,MBNL3,REST,HNRNPM,DDX17,SRSF5,FMR1,PQBP1,HNRNPL,DDX5,SRSF9,SRSF3,FAM172A,FXR1,SRSF7,SRSF4,SFPQ,RBM25,KHDRBS1,SMU1,RBM19,SRSF6,NSRP1,FXR2,RBM17,ZC3H10,HNRNPA1,DHX9,SRSF1,TRA2B,MBNL2,WTAP,RBMX,CELF1,SAP18,MBNL1,HNRNPU,SREK1,DYRK1A,SRSF2,MAGOH,RBM15,SCNM1,SLU7,RBM4B,RBM4,RSRC1,ZBTB7A,RBM10,SRSF10,RNPS1,RBM15B,SRSF8,RBM8A	SMU1	THRAP3,NSRP1,DHX9,RBMX,SLU7,RSRC1,RBM8A
GO_REGULATION_OF_DNA_TEMPLATED_TRANSCRIPTION_IN_RESPONSE_TO_STRESS	GO:0043620	100	Down	7.362692352162193e-5	0.02701003689390701	2	CREBBP,PSMB1,PSMC4,HSF2,BCLAF1,PSMA4,HSPA5,PSME4,SIRT2,NCK2,PSMC5,GCN1,PSME1,PSMD5,PSMD8,HMOX1,RBX1,EP300,PSMC6,PSMA3,HIF1A,PSMC1,PSMB5,PSMA6,PSME2,PSMA7,PSMD10,PSMD7,PSMA2,CUL2,PSMD3,PSMD11,PSMD9,VEGFA,PSMD14,EPAS1,NFE2L2,RPS6KA1,ATF6,EGR1,CHD6,PSMF1,PSMB2,KLF2,ATF4,INO80,PSMA1,SESN2,PSME3,DNAJB1,VHL,EGLN1,PSMB7,TMBIM6,TP53,PSMB6,PSMA5,ARNT,RPS27A,LIMD1,TAF1,NOTCH1,UBC,BAG3,IMPACT,BACH1,NCK1,PSM…	PSMC6,CUL2,PSMD3,ARNT	CREBBP,PSMB1,PSMC5,PSME1,HIF1A,PSMA7,NFE2L2,EGR1,CHD6,INO80,PSMB7,UBC,RBPJ,JUN,PSMB8
GO_B_CELL_DIFFERENTIATION	GO:0030183	88	Down	8.379041941446577e-5	0.028390022712216575	6	BAD,CD79B,BTK,POU2F2,HMGB3,BAK1,HDAC9,KLF6,HDAC4,BCL3,TCF3,FCGR2B,TPD52,ITM2A,PTPRC,CYLD,BAX,PPP2R3C,MSH2,BLNK,ABL1,MFNG,LGALS1,XBP1,EP300,ATP11C,IL7,LYL1,CD79A,JAK3,LFNG,HDAC5,TCIRG1,ITFG2,PTPN6,BCL6,ITGA4,ID2,GON4L,CR2,PTK2B,INHBA,POLM,NCKAP1L,PCID2,ZBTB1,DNAJB9,GPS2,NOTCH2,DOCK10,IL10,LRRC8A,CD27,TP53,PIK3R1,DOCK11,PTPRJ,ATM,ITGB1,ADAM17,DCLRE1C,ZFP36L2,HHEX,CMTM7,CEBPG,PLCL2,MS4A1,FCRL3,IKZF3…		PPP2R3C,LGALS1,GON4L,PIK3R1,RBPJ,INPP5D,BCL2,PRKDC
GO_REGULATION_OF_ANTIGEN_RECEPTOR_MEDIATED_SIGNALING_PATHWAY	GO:0050854	50	Down	8.557363536048729e-5	0.028390022712216575	3	CD22,PRKCH,STAP1,PHPT1,CBFB,FCGR2B,PTPRC,CYLD,EZR,KCNN4,PRKD2,DUSP3,ELF2,LPXN,CD81,PTPN6,DUSP22,FOXP1,GBP1,RAB29,ELF1,BTN2A2,CCR7,LGALS3,GPS2,PTPN22,TESPA1,RC3H1,BLK,CMTM3,BCL10,PTPRJ,RPS3,PLCL2,RUNX1,FCRL3,PRKCB,CD300A,PRNP,MALT1,RELA,GCSAM,PTPN2,PAWR,CD19,LCK,PAX5,ADA,SLC39A10,LYN	GCSAM	PHPT1,CD81,PRKCB,PAX5
GO_POSITIVE_REGULATION_OF_VIRAL_LIFE_CYCLE	GO:1903902	48	Down	8.899693640193284e-5	0.028390022712216575	3	CD74,KPNA6,YTHDC2,PKN2,NUCKS1,PABPC1,TSG101,HACD3,TOP2B,CHMP2B,PPIE,SRPK1,LGALS1,CHMP4B,VAPA,FMR1,TRIM38,CHMP3,VPS4B,VAPB,STAU1,TBC1D20,CHMP2A,TOP2A,TRIM21,VPS4A,SRPK2,TARBP2,VPS37B,STOM,NOTCH1,TRIM11,LARP1,ADAR,PPIB,DDB1,LGALS9,PPID,PPIH,PDE12,RAD23A,KPNA2,P4HB,PPIA,ADARB1,CNOT7,DDX3X,CCL5		NUCKS1,PABPC1,LGALS1,VPS4B,SRPK2
GO_CELLULAR_NITROGEN_COMPOUND_CATABOLIC_PROCESS	GO:0044270	440	Down	9.356098660230425e-5	0.02860237327921276	2	ENPP4,UPF1,PSMB1,RPS20,CSDE1,PSMC4,DNASE1L1,SLC11A1,SAMD4A,RNH1,DERA,TYMP,VIM,RNASET2,TNFRSF1B,ZCCHC8,PSMA4,MRTO4,THRAP3,PUM2,YBX3,RPL18,NTHL1,YBX1,PDE4A,ELAVL1,ROCK1,PSME4,SMG6,PABPC1,RPL31,PDE8A,ACAT1,EXOSC7,RBM7,MLH1,UNG,NT5C2,EXOSC5,TNRC6C,CNOT4,XPO1,TNPO1,DIS3,RPS5,BAX,PSMC5,CNOT3,KHSRP,XRN2,RPL6,RPLP0,FUS,BLVRB,PCBP4,PABPC4,TNRC6A,ALKBH5,PSME1,HNRNPC,AGO1,PSMD5,PSMD8,CIRBP,HNRNPM,GTPBP1,HMO…	UNG,PSMC6,POP1,PSMD3,MAGOHB,HELZ2,AKT1,CNOT11,GTPBP2,NUDT4	PSMB1,TYMP,THRAP3,ROCK1,PABPC1,PSMC5,TNRC6A,PSME1,TNRC6B,PSMA7,KPNB1,CNOT1,DHX9,PSMB7,LRPPRC,SSB,UBC,SLFN13,HINT1,NPM1,PSMB8,RBM8A
GO_POSITIVE_REGULATION_OF_PROTEIN_POLYMERIZATION	GO:0032273	83	Down	9.804360857483158e-5	0.0287030529198407	3	WAS,RHOA,NCK2,CLASP1,DLG1,HSP90AA1,ICAM1,PICK1,NIN,HCK,MAPRE1,CORO1A,PYCARD,WASL,ACTR3C,PFN1,SLAIN2,ARPC3,CDKN1B,ACTR3,PTK2B,NCKAP1L,VASP,CCR7,AKAP9,SNX9,ARPC1B,GMFG,CLIP1,HIP1R,ACTR3B,RAC1,BIN1,CDK5RAP2,ARPC5L,CCL21,FCHSD2,NUMA1,ACTR2,ABI2,AP1AR,ARF1,IQGAP2,TERF1,GSN,PAK1,RPS3,FER,JMY,WHAMM,BAG4,NCK1,PINK1,TPPP3,ARPC5,CDC42EP3,LMOD3,ARPC2,RICTOR,ARF6,MLST8,MECP2,PRKCE,CORO1B,BAIAP2,CDK5R1,GRB2,F…	PINK1	WAS,NIN,MAPRE1,AKAP9,ARPC5L,TERF1,TPPP3
GO_RNA_SPLICING_VIA_TRANSESTERIFICATION_REACTIONS	GO:0000375	307	Down	1.0630293928716237e-4	0.0287030529198407	2	RBM5,KDM1A,POLR2J,GCFC2,LUC7L,PTBP1,AQR,STRAP,ZCCHC8,GEMIN8,POLR2B,CELF2,THRAP3,CCAR1,SNRNP40,SFSWAP,U2AF2,DDX20,CDK13,YBX1,ELAVL1,DHX8,GPKOW,JMJD6,PABPC1,DAZAP1,CPSF1,CLNS1A,SART3,RBM7,GPATCH1,MBNL3,XAB2,SNRPA,DDX1,GEMIN5,YTHDC1,PPIE,REST,WBP11,CHERP,RBM22,SRRT,SF3B2,KHSRP,FUS,PAPOLA,PDCD7,HNRNPC,GEMIN2,CWF19L1,SRPK1,CDC5L,HNRNPH3,CIRBP,HNRNPM,POLR2E,SF3A1,SNRPD3,TFIP11,SNU13,POLR2F,DDX17,ZMAT5,…	GEMIN8,EFTUD2,MAGOHB,WDR77,SMU1,DDX39A,TXNL4B,PLRG1,SMN2	POLR2J,THRAP3,PABPC1,CLNS1A,DDX1,YTHDC1,SNRPD3,PABPN1,PRPF6,C1QBP,PRPF4B,IK,SNRPC,NSRP1,SRPK2,DHX9,SCAF11,DDX46,RBMX,SLU7,SRRM2,SF1,RSRC1,PUF60,NPM1,PRPF40A,UBL5,RBM8A
GO_PROTEIN_TARGETING_TO_MEMBRANE	GO:0006612	160	Down	1.1083217298208657e-4	0.0287030529198407	1	SEC62,RPS20,FYN,ZDHHC6,SEC63,PEX3,HSPA5,SEC61A1,RPL18,TRAM2,SEC61A2,TRAM1,RPL31,RPS5,RPL6,RPLP0,MICALL1,RPL3,MIEF1,SRP54,CHMP4B,ZDHHC2,SGTA,RPS16,AKT2,RPS19,RPL18A,SEC61B,RPL28,RPL19,RPL34,RPS13,C2CD5,RPS12,RPL24,SSR3,RPS15,ICMT,RPL22,RPS25,ITGB1BP1,PEX16,RPL21,RPL5,VAMP7,RPS10,SSR1,RPL23,RAB3IP,RPS4Y1,RPL36,RPL27,EXOC4,INPP5K,RPS15A,ZDHHC4,RPL35,RPS6,SDCBP,RPLP1,RPS24,PEX5,VPS37B,SRP14,RPS2,RPS1…	NCF1
GO_REGULATION_OF_NUCLEAR_TRANSCRIBED_MRNA_POLY_A_TAIL_SHORTENING	GO:0060211	12	Down	1.1467472500230815e-4	0.0287030529198407	2	PABPC1,TNRC6C,TNRC6A,TNRC6B,CPEB3,AGO2,CNOT1,ZFP36,TOB1,BTG2,POLR2G,CNOT7		PABPC1,TNRC6A,TNRC6B,CNOT1
GO_POSITIVE_REGULATION_OF_MRNA_METABOLIC_PROCESS	GO:1903313	60	Down	1.1535463095091277e-4	0.0287030529198407	2	UPF1,PAF1,THRAP3,ROCK1,PABPC1,DAZAP1,TNRC6C,KHSRP,TNRC6A,CIRBP,GTPBP1,TNRC6B,SNW1,RBM3,SNRNP70,ZC3HAV1,CPEB3,PRPF19,NUP98,NCBP2,NCL,PRDX6,AGO2,CNOT1,HNRNPR,METTL16,ZFP36,CCNB1,ROCK2,CDC73,PUM1,RC3H1,TRA2B,NCBP1,PNPT1,HNRNPD,CNOT6L,FTO,TOB1,SF3B4,METTL14,RBMX,ZFP36L2,CNOT8,BTG2,ZC3H12A,TRA2A,METTL3,LEO1,NUDT21,POLR2G,DHX36,ZC3H12D,HSF1,ZFP36L1,YTHDF3,YTHDF2,CNOT7,GIGYF2,RBMXL1		THRAP3,ROCK1,PABPC1,TNRC6A,TNRC6B,CNOT1,RBMX
GO_ANTIGEN_RECEPTOR_MEDIATED_SIGNALING_PATHWAY	GO:0050851	209	Down	1.173628986772824e-4	0.0287030529198407	3	CD38,CD79B,PSMB1,BTK,FYN,CD22,PSMC4,WAS,BTN3A1,PRKCH,STAP1,PSMA4,LCP2,PIK3CB,PHPT1,CUL1,TAB2,RC3H2,WNK1,CBFB,PSME4,EIF2B3,FCGR2B,FBXW11,PAG1,PSEN1,MEF2C,PTPRC,CYLD,LAT2,BAX,PSMC5,SPG21,PSME1,EZR,PSMD5,ABL1,PSMD8,CRKL,MAPK1,GRAP2,PSMC6,PSMA3,PSMC1,PSMB5,PSMA6,PSME2,NFATC2,PSMA7,PSMD10,PSMD7,CSK,RIPK2,IKBKB,KCNN4,PRKD2,CD79A,PSMA2,PLEKHA1,PSMD3,PSMD11,DUSP3,NFKB1,ELF2,LPXN,CD81,PSMD9,EIF2B1,PTPN6,B…	PIK3CB,CRKL,PSMC6,PSMD3,SH2B2,GCSAM	PSMB1,WAS,PHPT1,PAG1,LAT2,PSMC5,PSME1,PSMA7,CD81,SKP1,PSMB7,NFKBIZ,PIK3R1,PRKCB,INPP5D,BCL2,BTN3A2,PAX5,PSMB8,IGLC2
GO_INTERSPECIES_INTERACTION_BETWEEN_ORGANISMS	GO:0044419	706	Down	1.2451347000634337e-4	0.029469526756017463	3	FUCA2,BAD,CFLAR,UPF1,SLC25A5,POLR2J,CREBBP,AP2B1,PSMB1,RPS20,VTA1,FYN,RNF216,PTBP1,DDX11,ZMYND11,CD74,KPNA6,VIM,VRK2,NUP160,PSMA4,AP2S1,YTHDC2,ATP6V1H,POLR2B,TPR,RSF1,NEDD4L,THOC3,CUL1,EIF2AK2,SERPINB3,ATG5,NDC1,CTDP1,WAPL,RPL18,CASP8,HIPK2,TAF11,IPO5,PKN2,SPEN,CDK13,KDM4A,SP100,TRAM1,TNFRSF1A,RHOA,HYAL2,NUP133,NUCKS1,VPS35,PABPC1,CDC42,RPL31,TFRC,FCGR2B,AP1M1,TSG101,HACD3,NUP37,DLG1,RAB7A,UNG,TO…	CTDP1,UNG,THOC1,ATG16L1,CUL2,FN1,IDE,TICAM1,CHMP1A,MORC2,NPC1,CLEC7A,PRMT6,MRC1	POLR2J,CREBBP,PSMB1,NUCKS1,VPS35,PABPC1,CBX5,LGALS1,PABPN1,NFKBIA,PSMA7,UBE2I,EIF4H,KPNB1,C1QBP,CBL,CD81,IK,SKP1,NFE2L2,VPS4B,TCP1,CXCR4,CHD6,DEK,IRF3,LAMTOR5,SRPK2,DHX9,PSMB7,SSB,IQGAP1,BRD4,PIK3R1,MSN,UBC,CHD1,EIF4A2,WASF2,BCL2,JUN,NPM1,SIVA1,IFITM2,MPHOSPH8,SUPT5H,BRD2,PSMB8
GO_REGULATION_OF_MRNA_SPLICING_VIA_SPLICEOSOME	GO:0048024	82	Down	1.359130138634096e-4	0.03116230570986988	2	RBM5,PTBP1,CELF2,THRAP3,SFSWAP,U2AF2,JMJD6,DAZAP1,SART3,RBM7,MBNL3,YTHDC1,REST,SRPK1,CIRBP,DDX17,SNW1,SRSF5,FMR1,RBM3,HNRNPL,SNRNP70,C1QBP,DDX5,PRPF19,NUP98,SRSF9,SRSF3,KHDRBS2,FAM172A,FXR1,NCL,SRSF7,TIA1,SRSF4,PRDX6,RBM25,KHDRBS1,HNRNPA2B1,SMU1,RBM19,SRSF6,RBM42,NSRP1,METTL16,FXR2,RBM17,SRPK2,ZC3H10,HNRNPA1,SRSF1,TRA2B,C9orf78,NCBP1,MBNL2,SF3B4,WTAP,RBMX,CELF1,SAP18,MBNL1,HNRNPU,SREK1,DYRK1A,SON…	SMU1	THRAP3,YTHDC1,C1QBP,NSRP1,SRPK2,RBMX,NPM1,RBM8A
GO_REGULATION_OF_MRNA_PROCESSING	GO:0050684	117	Down	1.4116027791680807e-4	0.03138463512350366	2	RBM5,PAF1,CDK11A,PTBP1,ZC3H3,CELF2,THRAP3,SFSWAP,U2AF2,JMJD6,DAZAP1,SART3,RBM7,MBNL3,SNRPA,YTHDC1,REST,PAPOLA,SRPK1,CIRBP,DDX17,SNW1,SRSF5,ZC3H14,PABPN1,FMR1,RBM3,RNF40,HNRNPL,SNRNP70,CPEB3,C1QBP,DDX5,SUPT6H,PRPF19,NUP98,CPSF6,SRSF9,SRSF3,KHDRBS2,FAM172A,FXR1,NCBP2,NCL,SRSF7,TIA1,SRSF4,PRDX6,RBM25,KHDRBS1,HNRNPA2B1,SMU1,RBM19,SRSF6,RBM42,NSRP1,METTL16,FXR2,CCNT1,SAFB2,CCNB1,CDC73,RBM17,SRPK2,ZC3H…	SMU1	THRAP3,YTHDC1,PABPN1,C1QBP,NSRP1,SAFB2,SRPK2,DHX9,RBMX,NPM1,SUPT5H,RBM8A
GO_RESPONSE_TO_MINERALOCORTICOID	GO:0051385	11	Down	2.2540377333637947e-4	0.04787615469858787	5	CYBA,ATP2B1,CCND1,CDKN1A,FOSB,KRAS,PARP1,AIFM1,CALM3,CYBB,FOS		CDKN1A,FOSB,CALM3,FOS
GO_ORGANIC_CYCLIC_COMPOUND_CATABOLIC_PROCESS	GO:1901361	454	Down	2.2838563642504776e-4	0.04787615469858787	2	ENPP4,UPF1,PSMB1,RPS20,CSDE1,PSMC4,DNASE1L1,SLC11A1,SAMD4A,RNH1,DERA,TYMP,VIM,RNASET2,TNFRSF1B,ZCCHC8,PSMA4,MRTO4,THRAP3,PUM2,YBX3,ACAA1,RPL18,NTHL1,YBX1,PDE4A,ELAVL1,ROCK1,PSME4,SMG6,PABPC1,RPL31,PDE8A,ACAT1,EXOSC7,RBM7,MLH1,UNG,NT5C2,EXOSC5,TNRC6C,MOXD1,CNOT4,XPO1,TNPO1,DIS3,RPS5,BAX,PSMC5,CNOT3,KHSRP,XRN2,RPL6,RPLP0,FUS,BLVRB,PCBP4,PABPC4,TNRC6A,ALKBH5,PSME1,HNRNPC,AGO1,COMT,PSMD5,PSMD8,CIRBP,…	ACAA1,UNG,PSMC6,POP1,PSMD3,MAGOHB,HELZ2,AKT1,SRD5A1,CNOT11,GTPBP2,NUDT4	PSMB1,TYMP,THRAP3,ROCK1,PABPC1,PSMC5,TNRC6A,PSME1,TNRC6B,PSMA7,KPNB1,NFE2L2,CNOT1,DHX9,PSMB7,LRPPRC,SSB,UBC,SLFN13,HINT1,NPM1,PSMB8,RBM8A
GO_NEGATIVE_REGULATION_OF_MRNA_METABOLIC_PROCESS	GO:1903312	60	Down	2.4209797759954316e-4	0.047955153474459666	2	PTBP1,SLC11A1,THRAP3,YBX3,SFSWAP,U2AF2,YBX1,ELAVL1,PABPC1,FUS,HNRNPC,CIRBP,ZC3H14,FMR1,RNF40,HNRNPL,C1QBP,SRSF9,MAPK14,SRSF7,SRSF4,TARDBP,HNRNPA2B1,SRSF6,RBM42,METTL16,ZFP36,CCNT1,RBM38,DHX34,SYNCRIP,DHX9,CDK9,BARD1,HNRNPD,TOB1,RBMX,SAP18,NOCT,NBAS,HNRNPU,LARP1,RNF20,DYRK1A,MAPKAPK2,HNRNPK,PAIP1,MYD88,ANGEL2,HNRNPA0,NPM1,RBM10,SECISBP2,SRSF10,SUPT5H,CTR9,MTOR,NELFE,RNPS1,TAF15		THRAP3,PABPC1,C1QBP,DHX9,RBMX,NPM1,SUPT5H
GO_REGULATION_OF_SYMBIOSIS_ENCOMPASSING_MUTUALISM_THROUGH_PARASITISM	NA	163	Down	2.4377111437582662e-4	0.047955153474459666	NA	FUCA2,BAD,POLR2J,CD74,KPNA6,YTHDC2,POLR2B,RSF1,EIF2AK2,CTDP1,TAF11,PKN2,NUCKS1,PABPC1,TSG101,HACD3,RAB7A,TOP2B,CHMP2B,PPIE,REST,FCN1,MAVS,OAS1,CCNK,TFAP4,SRPK1,POLR2E,SMARCB1,LGALS1,POLR2F,EP300,SNW1,NELFCD,CHMP4B,VAPA,FMR1,POLR2C,POLR2I,ZC3HAV1,CAV1,TRIM14,DDX5,OAS3,OAS2,GAPDH,SNX3,TRIM38,EXOC2,STAT1,CHMP3,HDAC1,VPS4B,TARDBP,TRIM25,ZNF639,CXCR4,SLPI,VAPB,STAU1,GTF2F1,TBC1D20,SMARCA4,ZFP36,APOBEC…	CTDP1,MORC2	POLR2J,NUCKS1,PABPC1,LGALS1,VPS4B,CXCR4,SRPK2,DHX9,CHD1,BCL2,JUN,IFITM2,MPHOSPH8,SUPT5H
GO_POSITIVE_REGULATION_OF_CYTOSKELETON_ORGANIZATION	GO:0051495	132	Down	2.4837070083541876e-4	0.047955153474459666	3	WAS,SPAST,STAP1,RHOA,CDC42,NCK2,WDR1,CLASP1,DLG1,NSFL1C,PXN,ICAM1,ABL1,RANBP1,PPM1F,PICK1,NIN,HCK,MAPRE1,RGCC,CORO1A,PYCARD,WASL,ACTR3C,LIMK1,TGFBR1,TESK1,PFN1,SLAIN2,ARPC3,CDKN1B,ACTR3,PLEK,ITGB1BP1,VPS4B,SORBS3,PTK2B,GPSM2,NCKAP1L,SDC4,VASP,DSTN,ID1,CCR7,AKAP9,SNX9,ARPC1B,GMFG,CLIP1,HIP1R,PLXNA3,ACTR3B,SWAP70,KATNBL1,ROCK2,FHOD1,RAC1,BIN1,CDK5RAP2,ARPC5L,CCL21,FCHSD2,NUMA1,ACTR2,ABI2,AP1AR,GPR6…	CFL2	WAS,NIN,MAPRE1,VPS4B,DSTN,AKAP9,ARPC5L,TERF1,NPM1
GO_MRNA_PROCESSING	GO:0006397	433	Down	2.574264392334542e-4	0.04842917396553471	2	RBM5,KDM1A,POLR2J,GCFC2,PAF1,LUC7L,CDK11A,AKAP8L,PTBP1,ZC3H3,MNAT1,AQR,STRAP,ZCCHC8,GEMIN8,POLR2B,CELF2,THOC3,THRAP3,ZC3H11A,CCAR1,SNRNP40,SFSWAP,U2AF2,SUGP2,DDX20,CDK13,YBX1,ELAVL1,DHX8,GPKOW,PHRF1,JMJD6,PABPC1,DAZAP1,CPSF1,PRKACA,CLNS1A,NCBP3,SART3,RBM7,GPATCH1,MBNL3,XAB2,SNRPA,THOC1,DDX1,GEMIN5,YTHDC1,PPIE,REST,WBP11,CHERP,RBM22,SRRT,SF3B2,KHSRP,XRN2,FUS,PAPOLA,PDCD7,RBM27,ALKBH5,HNRNPC,GEMIN2…	GEMIN8,THOC1,EFTUD2,MAGOHB,PAPOLG,WDR77,SMU1,DDX39A,HABP4,TXNL4B,PLRG1,SMN2	POLR2J,MNAT1,THRAP3,PABPC1,CLNS1A,DDX1,YTHDC1,SNRPD3,RBM23,PABPN1,PRPF6,C1QBP,QKI,PRPF4B,IK,SNRPC,NSRP1,SAFB2,SRPK2,DHX9,SCAF11,DDX46,RBMX,SLU7,CDK12,SRRM2,SF1,RSRC1,PUF60,NPM1,LSM10,SUPT5H,PRPF40A,UBL5,RBM8A
GO_MEMBRANE_TO_MEMBRANE_DOCKING	GO:0022614	4	Down	2.651760363081835e-4	0.048639914459828563	7	ROCK1,ICAM1,EZR,MSN		ROCK1,MSN
