## Extended Data Table 7 for "An integrated cell atlas of the human lung in health and disease": B_cell-sexfemale-GO_BP-Total.tsv

GeneSet	GOID	NGenes	Direction	PValue	FDR	Cluster	Genes	DEUp	DEDown
GO_RIBOSOME_ASSEMBLY	GO:0042255	52	Up	1.1393385233219192e-6	0.006620316362204905	1	MRTO4,NLE1,MRPL22,RPS5,RPL6,RPLP0,RPL3,RPS19,C1QBP,NOP2,MDN1,BRIX1,RPL24,RPS15,NSUN4,FASTKD2,MTERF4,MRPS2,RPL5,RPS10,MRPS7,SBDS,PPAN,DHX30,ERAL1,NIP7,RSL24D1,RPL11,EIF2A,ABT1,RPL10,MTERF3,RPS14,RPSA,RPL38,MRPL11,RPS27,RRS1,NPM1,MRPS11,DDX28,RPS27L,RRP7A,RPF2,RPL12,RPL23A,DDX3X,RPS28,EIF6,MRPL20,MPV17L2,BOP1	RPL3,C1QBP,MRPS7,ERAL1,RPSA,MRPS11,DDX28,EIF6
GO_COTRANSLATIONAL_PROTEIN_TARGETING_TO_MEMBRANE	GO:0006613	98	Up	1.804638506802482e-6	0.006620316362204905	2	SEC62,RPS20,SEC63,SEC61A1,RPL18,TRAM2,SEC61A2,TRAM1,RPL31,RPS5,RPL6,RPLP0,RPL3,SRP54,RPS16,RPS19,RPL18A,SEC61B,RPL28,RPL19,RPL34,RPS13,RPS12,RPL24,SSR3,RPS15,RPL22,RPS25,RPL21,RPL5,RPS10,SSR1,RPL23,RPS4Y1,RPL36,RPL27,RPS15A,RPL35,RPS6,RPLP1,RPS24,SRP14,RPS2,RPS11,RPL13A,RPL11,RPS8,SRP9,RPS27A,RPL32,RPS3A,RPL37,RPL10,RPL7,RPL7A,RPS3,SRP19,RPL30,ZFAND2B,RPL8,RPL26,RPL29,SSR2,RPL9,RPS14,RPL27A,RPL13…	RPL3,RPL23,RPS6,RPLP1,RPS2,RPL13A,RPS3,RPL29,SSR2,RPL9,RPL13,RPSA,RPS9,RPS7,RPL14,RPS4X,RPL10A	RPS4Y1
GO_HISTONE_H3_K27_DEMETHYLATION	GO:0071557	5	Down	1.3599003410512884e-5	0.033258629340977675	1	KDM7A,KDM6B,KDM6A,PHF8,UTY		PHF8,UTY
GO_RIBOSOMAL_LARGE_SUBUNIT_BIOGENESIS	GO:0042273	62	Up	2.2710275285539045e-5	0.040615272933381324	1	LAS1L,RPL26L1,NOP16,MRTO4,NLE1,DDX18,RPL6,RPLP0,PES1,SNU13,RPL3,GTPBP4,FTSJ3,NOP2,PAK1IP1,MDN1,BRIX1,RPL24,ZNHIT6,EBNA1BP2,FASTKD2,GTF3A,RPL5,PPAN,DHX30,NIP7,WDR74,RPL35,RSL24D1,WDR12,URB1,RPL11,NVL,NHP2,RPL7L1,RPL10,RPL7,SURF6,RPL7A,MALSU1,RPL26,NOL9,MRPL1,RSL1D1,RPL38,ZNF622,MRPL11,RRS1,NPM1,DDX28,RPL35A,RPL14,NOC2L,RPF2,RPL12,RPL23A,SDAD1,RPL10A,EIF6,MRPL20,BOP1,ZNHIT3	RPL3,DDX28,RPL14,RPL10A,EIF6
GO_CYTOPLASMIC_TRANSLATIONAL_INITIATION	GO:0002183	29	Up	2.7678392349312607e-5	0.040615272933381324	3	EIF3I,EIF3L,EIF3D,EIF5,EIF3J,EIF3E,EIF3B,EIF3A,EIF4G1,EIF2S2,EIF2S3,EIF3G,DENR,RPL13A,EIF2D,EIF3H,EIF3M,EIF4A2,NCK1,EIF4A1,METTL3,RBM4,EIF3F,EIF3K,EIF3C,EIF4EBP1,YTHDF2,MTOR,MCTS1	EIF3D,EIF3E,EIF2S3,EIF3G,RPL13A
GO_VIRAL_GENE_EXPRESSION	GO:0019080	184	Up	3.6909668773253256e-5	0.04513437329822652	4	POLR2J,RPS20,PTBP1,NUP160,POLR2B,TPR,RSF1,NDC1,CTDP1,RPL18,TAF11,NUP133,NUCKS1,RPL31,NUP37,CCNT2,RPS5,REST,SEH1L,RPL6,RPLP0,TFAP4,NUP50,AAAS,NUP188,POLR2E,SMARCB1,EIF3L,POLR2F,RPL3,EIF3D,EP300,SNW1,RAE1,NELFCD,NUP93,POLR2C,MON1B,RPS16,POLR2I,RPS19,RPL18A,USF2,EIF3B,TRIM14,EIF3A,RPL28,RPL19,NUP88,RPL34,RPS13,NUP98,NUP107,RPS12,NUP155,RPL24,SPCS1,RPS15,RPL22,HDAC1,RPS25,NUP43,TARDBP,ZNF639,RPL21,RP…	NUCKS1,RPL3,EIF3D,USF2,SPCS1,RPL23,EIF3G,RPS6,RPLP1,RPS2,RPL13A,RPS3,RPL29,RPL9,RPL13,RPSA,RPS9,RPS7,RPL14,RPS4X,RPL10A,CCL4	TFAP4,NUP153,ZFP36,RPS4Y1
