## Extended Data Table 7 for "An integrated cell atlas of the human lung in health and disease": Basal-age-GO_BP-Total.tsv

GeneSet	GOID	NGenes	Direction	PValue	FDR	Cluster	Genes	DEUp	DEDown
GO_HIPPO_SIGNALING	GO:0035329	38	Up	3.1155370444505955e-6	0.021937245093772213	1	DVL2,TEAD3,WWTR1,WWC3,TEAD2,MARK3,STK4,TJP1,STK3,YWHAE,WWC1,AMOTL2,MOB1A,TJP2,MOB3B,AMOT,AJUBA,LATS1,NPHP4,YAP1,WTIP,LIMD1,LATS2,DLG5,WWC2,SAV1,NEK8,CASP3,AMOTL1,DCHS1,YWHAB,MOB1B,SOX11,NF2,TEAD1,FAT4,TEAD4,PJA2	WWC1,LATS2,YWHAB
GO_NEGATIVE_REGULATION_OF_DENDRITIC_CELL_DIFFERENTIATION	GO:2001199	6	Down	5.866936146516193e-6	0.021937245093772213	2	TMEM176A,FCGR2B,LILRB1,TMEM176B,ZBTB46,HLA-G		TMEM176A,FCGR2B,TMEM176B,HLA-G
GO_INTRACILIARY_TRANSPORT_INVOLVED_IN_CILIUM_ASSEMBLY	GO:0035735	37	Up	8.745745552334437e-6	0.021937245093772213	3	IFT88,IFT80,KIFAP3,PCM1,HSPB11,TNPO1,KIF3C,DYNLL1,IFT74,IFT27,TRIP11,IFT52,KIF3B,CLUAP1,TTC26,IFT20,IFT57,SSX2IP,IFT46,WDR35,IFT43,IFT81,TTC21B,DYNLRB1,IFT22,KIF3A,IFT172,DYNC2LI1,CEP131,WDR19,IFT122,DYNLRB2,DYNC2H1,IFT140,TTC30B,TRAF3IP1,DYNLL2
GO_NEGATIVE_REGULATION_OF_T_CELL_APOPTOTIC_PROCESS	GO:0070233	18	Down	1.748142923815523e-5	0.02820316205965717	4	PRKCQ,ARG2,HIF1A,JAK3,DOCK8,SLC46A2,GPAM,BMP4,IDO1,CD27,TSC22D3,PIP,RAG1,FADD,IL7R,EFNA1,ADA,CCL5		ARG2,IDO1,PIP,FADD
GO_ANTIGEN_PROCESSING_AND_PRESENTATION_OF_ENDOGENOUS_ANTIGEN	GO:0019883	19	Down	2.3121072200341928e-5	0.02820316205965717	2	HFE,CD74,ATG5,FCGRT,IDE,CD1D,CD1E,AZGP1,ERAP1,ERAP2,B2M,TAP1,TAP2,MICB,MICA,HLA-E,HLA-G,HLA-F,TAPBP		MICB,HLA-G,HLA-F
GO_ANTIGEN_PROCESSING_AND_PRESENTATION_OF_ENDOGENOUS_PEPTIDE_ANTIGEN	GO:0002483	15	Down	2.579407688213022e-5	0.02820316205965717	2	HFE,FCGRT,IDE,AZGP1,ERAP1,ERAP2,B2M,TAP1,TAP2,MICB,MICA,HLA-E,HLA-G,HLA-F,TAPBP		MICB,HLA-G,HLA-F
GO_ANTIGEN_PROCESSING_AND_PRESENTATION_OF_PEPTIDE_ANTIGEN_VIA_MHC_CLASS_IB	GO:0002428	9	Down	3.079384773460538e-5	0.02820316205965717	2	HFE,FCGRT,AZGP1,TAP2,MICB,MICA,HLA-E,HLA-G,HLA-F		MICB,HLA-G,HLA-F
GO_INTERFERON_GAMMA_MEDIATED_SIGNALING_PATHWAY	GO:0060333	80	Down	3.1779256303459e-5	0.02820316205965717	1	NR1H3,CD44,IFNGR1,PIAS1,CAMK2B,SP100,TXK,OAS1,ICAM1,HSP90AB1,JAK2,HCK,MID1,CDC37,HPX,OAS3,OAS2,IFNG,TRIM38,STAT1,SUMO1,TRIM62,GBP1,IRF6,TRIM25,NMI,MT2A,IRF1,MED1,IRF3,IRF5,NR1H2,TRIM21,PPARG,TRIM5,TRIM22,OASL,IRF4,PARP9,PML,NLRC5,IRF8,TP53,CAMK2D,CAMK2G,NCAM1,FCGR1A,IFNGR2,JAK1,GBP2,VCAM1,PRKCD,B2M,TRIM68,IRF2,PTAFR,TRIM8,PARP14,PTPN2,HLA-DQB1,CIITA,SOCS3,SOCS1,IRF7,HLA-DRB1,HLA-DQA1,HLA-DRB5,HLA…	TRIM62,CAMK2G	OAS1,IFNG,GBP1,OASL,PARP9,GBP2,VCAM1,CIITA,HLA-DQA1,HLA-DRB5,HLA-G,HLA-F,HLA-DPB1,HLA-DPA1,HLA-DQB2,HLA-DQA2
GO_NEUTROPHIL_APOPTOTIC_PROCESS	GO:0001781	8	Up	3.57781601122857e-5	0.02820316205965717	4	PIK3CB,ANXA1,IL6,ITPKB,SLC7A11,PIK3CD,CXCR2,HCAR2	IL6,SLC7A11
GO_INTRACILIARY_TRANSPORT	GO:0042073	48	Up	3.747928512911252e-5	0.02820316205965717	3	IFT88,IFT80,KIFAP3,PCM1,RABL2B,HSPB11,TNPO1,KIF3C,DYNLL1,IFT74,IFT27,TRIP11,IFT52,KIF3B,CLUAP1,TTC26,IFT20,MAK,IFT57,SSX2IP,IFT46,WDR35,IFT43,IFT81,TTC21B,DYNLRB1,IFT22,KIF3A,LCA5,IFT172,DYNC2LI1,ARL3,CEP131,RPGR,LCA5L,WDR19,IFT122,TUB,TTC21A,DYNLRB2,SSNA1,BBS12,DYNC2H1,IFT140,TTC30B,TTC30A,TRAF3IP1,DYNLL2	TUB	BBS12
GO_LEFT_RIGHT_PATTERN_FORMATION	GO:0060972	19	Up	4.675703628907478e-5	0.031986063461389797	5	HSPB11,MEGF8,IFT57,EPB41L5,SNAI1,SMO,FOXJ1,NOTCH2,AHI1,SETDB2,IFT172,MNS1,NOTCH1,DNAAF1,IFT122,CITED2,DPCD,ARL13B,DLL1	NOTCH2
GO_MITOCHONDRIAL_GENOME_MAINTENANCE	GO:0000002	22	Up	6.296249644663438e-5	0.03529345985795149	3	LIG3,TYMP,MEF2A,PPARGC1A,SLC25A36,MPV17,AKT3,MSTO1,MGME1,SESN2,DNA2,PIF1,TP53,PARP1,SLC25A4,FLCN,STOX1,SLC25A33,TOP3A,LONP1,OPA1,POLG2	PARP1,OPA1,POLG2
GO_LEFT_RIGHT_AXIS_SPECIFICATION	GO:0070986	12	Up	6.570282379379695e-5	0.03529345985795149	5	HSPB11,EPB41L5,SMO,NOTCH2,AHI1,SETDB2,IFT172,MNS1,NOTCH1,CITED2,ARL13B,DLL1	NOTCH2
GO_CELLULAR_RESPONSE_TO_FOLLICLE_STIMULATING_HORMONE_STIMULUS	GO:0071372	9	Up	7.04965563247779e-5	0.03529345985795149	1	GCLC,GCLM,PPARGC1A,HMGCS1,INHBA,POR,STAR,NOTCH1,EFNA5	GCLC,GCLM
GO_POSITIVE_REGULATION_OF_T_CELL_MEDIATED_CYTOTOXICITY	GO:0001916	19	Down	7.665179913854608e-5	0.03529345985795149	2	HFE,PVR,STX7,PTPRC,P2RX7,IL12RB1,FCGRT,IL23A,CD1D,CD1E,AZGP1,IL23R,FADD,IL12A,MICB,MICA,HLA-E,HLA-G,HLA-F		IL12RB1,FADD,MICB,HLA-G,HLA-F
GO_RESPONSE_TO_HEPATOCYTE_GROWTH_FACTOR	GO:0035728	18	Up	7.959206438349674e-5	0.03529345985795149	1	GCLC,HGF,GCLM,CASR,BCAR1,SIRT2,NRP1,LGMN,GAB1,CREB1,MED1,VIL1,APPL2,IL10,APPL1,CRK,RELA,TDGF1	GCLC,GCLM,APPL2
GO_NEGATIVE_REGULATION_OF_LYMPHOCYTE_APOPTOTIC_PROCESS	GO:0070229	28	Down	7.973273323391034e-5	0.03529345985795149	4	CD74,PRKCQ,ARG2,HIF1A,JAK3,DOCK8,BCL6,FOXP1,SLC46A2,GPAM,BMP4,IDO1,CD27,BCL10,TSC22D3,PIP,RAG1,FADD,IL7R,EFNA1,AURKB,IRS2,NOC2L,HSH2D,ADA,SLC39A10,MIF,CCL5		ARG2,IDO1,PIP,FADD
GO_CELLULAR_RESPONSE_TO_GONADOTROPIN_STIMULUS	GO:0071371	14	Up	1.0215658342454182e-4	0.04270712723720429	1	GCLC,GCLM,SLC5A5,PPARGC1A,HMGCS1,INHBA,PAX8,POR,GATA6,CCNA2,STAR,NOTCH1,NSMF,EFNA5	GCLC,GCLM,PAX8	SLC5A5
GO_PROTEIN_TRANSPORT_ALONG_MICROTUBULE	GO:0098840	62	Up	1.1299428332795961e-4	0.04475168326541558	3	IFT88,RAB27B,IFT80,KIFAP3,CAMSAP3,PCM1,RABL2B,HSPB11,TNPO1,KIF3C,DYNLL1,IFT74,IFT27,TRIP11,IFT52,KIF3B,CLUAP1,TTC26,HSPB1,IFT20,MAK,IFT57,SFPQ,SSX2IP,IFT46,WDR35,IFT43,IFT81,TTC21B,DYNLRB1,IFT22,KIF3A,TERF2,LCA5,IFT172,DYNC2LI1,ARL3,MAPK8IP3,CEP131,DLG2,BAG3,HNRNPU,KIF5A,RPGR,LCA5L,WDR19,IFT122,TUB,MAP1A,TTC21A,KIF5C,DYNLRB2,KIF5B,SSNA1,BBS12,PURA,DYNC2H1,IFT140,TTC30B,TTC30A,TRAF3IP1,DYNLL2	TUB	KIF5A,BBS12
