## Extended Data Table 7 for "An integrated cell atlas of the human lung in health and disease": Basal-sexfemale-GO_BP-Total.tsv

GeneSet	GOID	NGenes	Direction	PValue	FDR	Cluster	Genes	DEUp	DEDown
GO_MITOCHONDRIAL_TRANSLATIONAL_TERMINATION	GO:0070126	88	Up	1.5901630114907946e-21	1.196597666146823e-17	1	MRPS10,MRPL43,MRPS35,MRPS24,MRPS34,MRPL22,MRPL28,MRPS33,MRPS18A,MRPS31,MRPL4,MRPL32,MRPL27,MRPL51,MTRF1L,MRPL18,MRPL2,MRPS30,MRPS27,MRPL3,MRPL19,MRPL37,MRPS15,MRPS14,MTRF1,MRPS2,MRPS7,MRPS26,MRPS12,MRPL34,MRPS25,PTCD3,MRPL35,ERAL1,DAP3,MRPS36,MRPL44,MRPS9,MRPL47,MRPL50,MRPL15,MRPL24,MRPL9,MRPS5,MRPS28,MRRF,MRPL49,MRPL39,OXA1L,MRPL17,MRPL10,MRPL55,MRPS18C,GFM2,MRPL16,MRPL1,MRPL36,MRPL13,CHCHD1,MRP…	MRPL43,MRPS34,MRPL22,MRPL28,MRPS33,MRPL27,MRPL51,MRPL18,MRPL2,MRPS15,MRPS7,MRPS26,MRPS12,MRPL34,MRPL47,MRPL50,MRPL9,MRPL17,MRPL55,MRPS18C,MRPL16,MRPL36,CHCHD1,MRPL52,MRPL57,MRPL11,MRPL48,AURKAIP1,GADD45GIP1,MRPL14,MRPS23,MRPS11,MRPL41,MRPS16,MRPL54,MRPL40,MRPL21,MRPL20,MRPS6,MRPL46,MRPL12,MRPS21	MRPS24
GO_TRANSLATIONAL_TERMINATION	GO:0006415	103	Up	6.46184313244137e-19	2.4312684785810653e-15	1	UPF1,MRPS10,MRPL43,MRPS35,MRPS24,MRPS34,JMJD4,MRPL22,MRPL28,OGFOD1,MRPS33,MRPS18A,MRPS31,GSPT1,MRPL4,MRPL32,MRPL27,MRPL51,MTRF1L,MRPL18,MRPL2,MRPS30,MRPS27,MRPL3,MRPL19,MRPL37,MRPS15,GLE1,MRPS14,MTRF1,ETF1,MRPS2,MRPS7,MRPS26,MRPS12,MRPL34,C12orf65,MRPS25,PTCD3,MRPL35,EIF5A,ERAL1,DAP3,MRPS36,MRPL44,MRPS9,MRPL47,MRPL50,MRPL15,MRPL24,MRPL9,MRPS5,MRPS28,MRRF,MRPL49,MRPL39,OXA1L,N6AMT1,MRPL17,MRPL10,M…	MRPL43,MRPS34,MRPL22,MRPL28,MRPS33,MRPL27,MRPL51,MRPL18,MRPL2,MRPS15,MRPS7,MRPS26,MRPS12,MRPL34,MRPL47,MRPL50,MRPL9,MRPL17,MRPL55,MRPS18C,MRPL16,MRPL36,CHCHD1,MRPL52,TRMT112,MRPL57,MRPL11,MRPL48,AURKAIP1,GADD45GIP1,MRPL14,MRPS23,MRPS11,MRPL41,MRPS16,MRPL54,MRPL40,MRPL21,MRPL20,MRPS6,MRPL46,MRPL12,MRPS21	MRPS24
GO_ATP_SYNTHESIS_COUPLED_ELECTRON_TRANSPORT	GO:0042773	80	Up	1.659528588576883e-14	3.4450941426206395e-11	2	NDUFAB1,COX10,UQCRC1,COX15,BID,NDUFS1,NDUFB4,SDHA,COQ9,NDUFB2,DLD,NDUFB7,TAZ,NDUFC1,NDUFS8,COX6A1,NDUFS7,COX7A2L,PARK7,NDUFB3,NDUFA8,DNAJC15,NDUFA1,COX6B1,COX7C,UQCR11,NDUFA5,NDUFA10,COX4I1,COX7B,NDUFA2,CCNB1,COX5B,ISCU,NDUFB5,NDUFAF1,NDUFA9,UQCRC2,NDUFB10,SDHC,SNCA,NDUFS6,NDUFB11,NDUFB9,NDUFC2,UQCRB,PINK1,NDUFS2,NDUFV3,NDUFS4,UQCRQ,COX6C,NDUFB6,NDUFB8,NDUFV1,SDHAF2,COA6,NDUFS5,UQCRFS1,MECP2,CDK1…	NDUFAB1,NDUFB4,NDUFB2,NDUFB7,NDUFS8,NDUFB3,NDUFA2,COX5B,ISCU,NDUFB10,NDUFS6,NDUFB11,NDUFB9,NDUFC2,NDUFS4,UQCRQ,NDUFB8,NDUFV1,UQCRFS1,NDUFA11,NDUFA6,NDUFA4,UQCC3
GO_AXONEME_ASSEMBLY	GO:0035082	52	Up	1.831279278469443e-14	3.4450941426206395e-11	1	ZMYND10,DNAH5,CC2D2A,TEKT2,PLA2G3,TTLL1,RP1,SPAG1,CCDC114,TTC26,NEURL1,RSPH4A,IQCG,DNAH1,ARMC2,DNAH7,UBE2B,DNAL1,DNAI1,BBS2,LRRC6,LRRC49,CCDC65,GAS8,CCDC40,TPGS1,CFAP74,SPAG16,CCDC39,DNAAF1,LRGUK,SPAG17,HYDIN,DRC1,RSPH1,CFAP157,CFAP100,DNAAF5,DNAAF2,DNAAF3,ARMC4,DNAI2,CFAP46,RSPH9,RP1L1,CFAP73,DNAJB13,CFAP43,CCDC151,CFAP44,TTLL3,CFAP206	ZMYND10,TEKT2,PLA2G3,RP1,CCDC114,RSPH4A,IQCG,DNAH7,DNAI1,CCDC65,CCDC39,DNAAF1,SPAG17,DRC1,RSPH1,CFAP157,CFAP100,DNAAF3,ARMC4,DNAI2,CFAP46,RSPH9,CFAP73,DNAJB13,CFAP43,CFAP206
GO_MITOCHONDRIAL_ELECTRON_TRANSPORT_NADH_TO_UBIQUINONE	GO:0006120	46	Up	4.078560995567122e-14	6.138234298328519e-11	2	NDUFAB1,NDUFS1,NDUFB4,COQ9,NDUFB2,DLD,NDUFB7,NDUFC1,NDUFS8,NDUFS7,PARK7,NDUFB3,NDUFA8,DNAJC15,NDUFA1,NDUFA5,NDUFA10,NDUFA2,ISCU,NDUFB5,NDUFAF1,NDUFA9,NDUFB10,SNCA,NDUFS6,NDUFB11,NDUFB9,NDUFC2,PINK1,NDUFS2,NDUFV3,NDUFS4,NDUFB6,NDUFB8,NDUFV1,NDUFS5,NDUFA3,NDUFA11,NDUFV2,NDUFB1,NDUFA12,NDUFA6,NDUFA13,NDUFA4,NDUFS3,NDUFA7	NDUFAB1,NDUFB4,NDUFB2,NDUFB7,NDUFS8,NDUFB3,NDUFA2,ISCU,NDUFB10,NDUFS6,NDUFB11,NDUFB9,NDUFC2,NDUFS4,NDUFB8,NDUFV1,NDUFA11,NDUFA6,NDUFA4
GO_MITOCHONDRIAL_TRANSLATION	GO:0032543	132	Up	1.7024973259828176e-13	2.1352153963367837e-10	3	LARS2,MRPS10,MRPL43,GATB,MRPS35,MRPS24,IARS2,MRPS34,MRPL22,NOA1,MTIF2,MRPL28,MRPS33,MRPS18A,ALKBH1,UQCC1,MTG2,CDK5RAP1,MRPS31,EARS2,SARS2,MRPL4,MRPL32,C1QBP,MRPL27,MRPL51,MTRF1L,MRPL18,MRPL2,MRPS30,MRPS27,MRPL3,MRPL19,MRPL37,WARS2,MRPS15,NSUN4,DARS2,FASTKD2,MRPS14,MTRF1,MTIF3,MTERF4,MRPS2,TSFM,FASTKD3,AARS2,MRPS7,MRPS26,MRPS12,MRPL34,QRSL1,MRPS25,PTCD3,MRPL35,ERAL1,DAP3,MRPS36,MRPL44,MRPS9,MRPL47…	MRPL43,MRPS34,MRPL22,MRPL28,MRPS33,MRPL27,MRPL51,MRPL18,MRPL2,MRPS15,MTIF3,TSFM,MRPS7,MRPS26,MRPS12,MRPL34,MRPL47,MRPL50,MRPL9,MALSU1,RPUSD3,MRPL17,MRPL55,MRPS18C,MRPL16,MRPL36,CHCHD1,MRPL52,MRPL57,MRPL11,MRPL48,AURKAIP1,GADD45GIP1,MRPL14,MRPS23,MRPS11,MRPL41,MRPS16,MRPL54,COA3,MRPL40,MRPL21,MRPL20,MRPS6,MPV17L2,MRPL46,MRPL12,MRPS21	MRPS24,LRPPRC,MTG1
GO_CILIUM_MOVEMENT	GO:0003341	60	Up	9.728765805233316e-13	1.0458423240625813e-9	4	DNAH9,DNAH5,OFD1,SPA17,CFAP20,RFX3,CFAP61,TEKT2,TTLL1,CCDC114,DNAH11,RSPH4A,NME5,NPHP3,DNAH1,DNAH7,DNAI1,BBS2,TEKT3,MKKS,LRRC6,CCDC65,BBS4,GAS8,CCDC40,CELSR2,ADCY10,CCDC39,ROPN1L,TEKT5,CABYR,DNAAF1,CCSAP,SPAG17,HYDIN,DRC1,DNAH3,TEKT4,CFAP221,STK36,CFAP100,DNAAF5,KIF27,DPCD,TEKT1,ZBBX,ARMC4,TTLL6,DNAI2,CFAP46,AQP4,CFAP53,RSPH9,CFAP73,DNAH17,CFAP54,CFAP43,CCDC151,GAS2L2,CFAP206	DNAH9,TEKT2,CCDC114,RSPH4A,DNAH7,DNAI1,CCDC65,CCDC39,ROPN1L,DNAAF1,SPAG17,DRC1,CFAP100,TEKT1,ZBBX,ARMC4,DNAI2,CFAP46,CFAP53,RSPH9,CFAP73,CFAP43,GAS2L2,CFAP206	NPHP3
GO_TRANSLATIONAL_ELONGATION	GO:0006414	127	Up	1.6153067817995067e-12	1.5193979416301609e-9	3	MRPS10,MRPL43,MRPS35,MRPS24,MRPS34,MRPL22,MRPL28,MRPS33,MRPS18A,GTPBP1,ALKBH1,EEF1A2,MRPS31,EEF2K,EEF1D,MRPL4,MRPL32,CPEB3,MRPL27,DPH1,SEPSECS,MRPL51,MRPL18,HBS1L,MRPL2,MRPS30,MRPS27,ABTB1,MRPL3,EEF1B2,MRPL19,MRPL37,MRPS15,DPH5,MRPS14,MRPS2,TSFM,MRPS7,MRPS26,MRPS12,MRPL34,MRPS25,PTCD3,MRPL35,EEFSEC,EIF5A,ERAL1,DAP3,DPH2,MRPS36,DPH6,MRPL44,MRPS9,MRPL47,MRPL50,CPEB2,MRPL15,RPLP1,SECISBP2L,EIF4A3,MR…	MRPL43,MRPS34,MRPL22,MRPL28,MRPS33,MRPL27,MRPL51,MRPL18,MRPL2,MRPS15,TSFM,MRPS7,MRPS26,MRPS12,MRPL34,MRPL47,MRPL50,MRPL9,MRPL17,MRPL55,MRPS18C,MRPL16,MRPL36,CHCHD1,MRPL52,MRPL57,MRPL11,MRPL48,AURKAIP1,GADD45GIP1,MRPL14,MRPS23,MRPS11,MRPL41,MRPS16,MRPL54,MRPL40,MRPL21,MRPL20,MRPS6,MRPL46,MRPL12,MRPS21	MRPS24,SEPSECS,HBS1L,DPH6
GO_RESPIRATORY_ELECTRON_TRANSPORT_CHAIN	GO:0022904	97	Up	2.0704617932104025e-12	1.7311361104342532e-9	2	NDUFAB1,SLC25A13,COX10,UQCRC1,COX15,BID,NDUFS1,AIFM2,NDUFB4,SDHA,COQ9,NDUFB2,DLD,NDUFB7,TAZ,ETFB,NDUFC1,PPARGC1A,NDUFS8,COX6A1,ALDH5A1,GPD2,NDUFS7,SLC25A12,COX7A2L,PARK7,SDHB,NDUFB3,NDUFA8,DNAJC15,NDUFA1,COX6B1,COX7C,UQCR11,NDUFA5,NDUFA10,COX4I1,COX7B,NDUFA2,MYBBP1A,CCNB1,COX5B,ISCU,NDUFB5,NDUFAF1,NDUFA9,ETFA,UQCRC2,NDUFB10,SDHC,SNCA,NDUFS6,NDUFB11,NDUFB9,NDUFC2,UQCRB,PINK1,NDUFS2,NDUFV3,NDUFAF2,…	NDUFAB1,NDUFB4,NDUFB2,NDUFB7,ETFB,NDUFS8,ALDH5A1,SDHB,NDUFB3,NDUFA2,COX5B,ISCU,NDUFB10,NDUFS6,NDUFB11,NDUFB9,NDUFC2,NDUFS4,UQCRQ,NDUFB8,NDUFV1,UQCRFS1,NDUFA11,NDUFA6,NDUFA4,UQCC3	SLC25A12
GO_NADH_DEHYDROGENASE_COMPLEX_ASSEMBLY	GO:0010257	55	Up	4.2609358439283536e-12	3.206354222556086e-9	1	NDUFAF7,NDUFAB1,NDUFS1,NDUFB4,BCS1L,TIMM21,NDUFB2,NDUFB7,NDUFAF5,TAZ,COA1,NDUFC1,FOXRED1,NDUFS8,TIMMDC1,NDUFS7,NDUFB3,NDUFA8,NDUFAF4,NDUFA1,NDUFA5,ECSIT,NDUFA10,NDUFA2,NDUFB5,NDUFAF1,NDUFA9,NDUFB10,NDUFS6,NDUFB11,NDUFB9,NDUFC2,NUBPL,OXA1L,NDUFAF6,NDUFS2,NDUFV3,NDUFAF2,NDUFS4,NDUFB6,NDUFB8,NDUFV1,NDUFS5,NDUFA3,TMEM126B,NDUFA11,ACAD9,NDUFAF3,NDUFV2,NDUFB1,NDUFA12,NDUFA6,NDUFA13,NDUFS3,NDUFA7	NDUFAB1,NDUFB4,NDUFB2,NDUFB7,NDUFS8,NDUFB3,NDUFA2,NDUFB10,NDUFS6,NDUFB11,NDUFB9,NDUFC2,NDUFAF6,NDUFS4,NDUFB8,NDUFV1,NDUFA11,NDUFAF3,NDUFA6	NUBPL
GO_AXONEMAL_DYNEIN_COMPLEX_ASSEMBLY	GO:0070286	24	Up	5.405153064026021e-12	3.6976160733450737e-9	1	ZMYND10,DNAH5,TEKT2,SPAG1,CCDC114,DNAH1,DNAH7,DNAL1,DNAI1,LRRC6,LRRC49,CCDC65,CCDC40,CCDC39,DNAAF1,DRC1,CFAP100,DNAAF5,DNAAF2,DNAAF3,ARMC4,DNAI2,CFAP73,CCDC151	ZMYND10,TEKT2,CCDC114,DNAH7,DNAI1,CCDC65,CCDC39,DNAAF1,DRC1,CFAP100,DNAAF3,ARMC4,DNAI2,CFAP73
GO_OXIDATIVE_PHOSPHORYLATION	GO:0006119	103	Up	6.5656206653198575e-12	4.117191292210994e-9	2	NDUFAB1,COX10,MLXIPL,UQCRC1,COX15,BID,NDUFS1,NDUFB4,RHOA,SDHA,COQ9,NDUFB2,DLD,MSH2,NDUFB7,ABCD1,TAZ,PGK1,PPIF,NDUFC1,NDUFS8,COX6A1,COX7A2,NDUFS7,COX7A2L,PARK7,NDUFB3,NDUFA8,DNAJC15,NDUFA1,SLC25A23,COX6B1,COX7C,UQCR11,NDUFA5,NDUFA10,COX4I1,COX7B,NDUFA2,CCNB1,COX5B,ISCU,NDUFB5,UQCC2,NDUFAF1,NDUFA9,UQCRC2,NDUFB10,SDHC,SNCA,NDUFS6,NDUFB11,NDUFB9,SURF1,NDUFC2,UQCRB,PINK1,NDUFS2,NDUFV3,COX7A1,AK4,NDUFS…	NDUFAB1,NDUFB4,NDUFB2,NDUFB7,NDUFS8,NDUFB3,NDUFA2,COX5B,ISCU,NDUFB10,NDUFS6,NDUFB11,NDUFB9,NDUFC2,NDUFS4,UQCRQ,FXN,STOML2,NDUFB8,NDUFV1,UQCRFS1,NDUFA11,NDUFA6,NDUFA4,UQCC3	ATP7A
GO_MITOCHONDRIAL_RESPIRATORY_CHAIN_COMPLEX_ASSEMBLY	GO:0033108	86	Up	1.151384202442788e-11	6.664743171832291e-9	1	NDUFAF7,NDUFAB1,TTC19,NDUFS1,NDUFB4,BCS1L,TIMM21,NDUFB2,NDUFB7,SAMM50,UQCC1,NDUFAF5,TAZ,COA1,TFAM,NDUFC1,FOXRED1,NDUFS8,TIMMDC1,NDUFS7,NDUFB3,NDUFA8,NDUFAF4,FASTKD3,NDUFA1,NDUFA5,ECSIT,NDUFA10,SCO2,NDUFA2,SCO1,COX16,NDUFB5,UQCC2,NDUFAF1,COX17,NDUFA9,NDUFB10,NDUFS6,NDUFB11,NDUFB9,SURF1,NDUFC2,NUBPL,SDHAF4,OXA1L,NDUFAF6,UQCRB,NDUFS2,NDUFV3,COX18,NDUFAF2,NDUFS4,NDUFB6,NDUFB8,NDUFV1,SDHAF2,NDUFS5,NDU…	NDUFAB1,NDUFB4,NDUFB2,NDUFB7,NDUFS8,NDUFB3,NDUFA2,NDUFB10,NDUFS6,NDUFB11,NDUFB9,NDUFC2,NDUFAF6,NDUFS4,NDUFB8,NDUFV1,NDUFA11,NDUFAF3,COX14,COA4,COA3,NDUFA6,UQCC3	NUBPL,LYRM7
GO_MITOCHONDRIAL_GENE_EXPRESSION	GO:0140053	157	Up	3.3806826970458077e-10	1.8171169496621216e-7	3	ELAC2,LARS2,TRIT1,MRPS10,MRPL43,GATB,MRPS35,MRPS24,IARS2,HSD17B10,TRNT1,MRPS34,MRPL22,NOA1,MTIF2,MRPL28,MRPS33,MRPS18A,POLRMT,ALKBH1,UQCC1,MTG2,CDK5RAP1,MRPS31,EARS2,SARS2,MRPL4,MRPL32,TFAM,C1QBP,MRPL27,MRPL51,MTRF1L,MRPL18,MRPL2,MRPS30,MRPS27,MRPL3,MRPL19,MRPL37,WARS2,MRPS15,NSUN4,DARS2,FASTKD2,FOXO3,MRPS14,MTRF1,MTERF2,MTIF3,MTERF4,MRPS2,TSFM,FASTKD3,AARS2,MRPS7,MRPS26,TRMT5,MTERF1,MRPS12,MRPL3…	MRPL43,HSD17B10,MRPS34,MRPL22,MRPL28,MRPS33,MRPL27,MRPL51,MRPL18,MRPL2,MRPS15,MTIF3,TSFM,MRPS7,MRPS26,MRPS12,MRPL34,MRPL47,MRPL50,MRPL9,MALSU1,RPUSD3,MRPL17,MRPL55,MRPS18C,MRPL16,MRPL36,CHCHD1,MRPL52,MRPL57,MRPL11,MRPL48,AURKAIP1,GADD45GIP1,MRPL14,MRPS23,MRPS11,MRPL41,MRPS16,MRPL54,COA3,MRPL40,MRPL21,MRPL20,MRPS6,MPV17L2,MRPL46,MRPL12,MRPS21	MRPS24,MTO1,LRPPRC,MTG1,TRMT10B
GO_MICROTUBULE_BUNDLE_FORMATION	GO:0001578	83	Up	4.54248948181537e-9	2.2296684817713403e-6	1	ZMYND10,MARK4,ZNF207,SPAST,DNAH5,CC2D2A,CLASP1,CAPN6,MAP2,TEKT2,AAAS,PLA2G3,TTLL1,MAPRE1,RP1,SPAG1,CCDC114,TTC26,CCSER2,NEURL1,RSPH4A,KIF20A,IQCG,DNAH1,ARMC2,DNAH7,UBE2B,DNAL1,DNAI1,BBS2,LRRC6,MAP1S,CLIP1,MAP1B,PSRC1,NAV1,CDK5RAP2,NUMA1,LRRC49,CCDC65,GAS8,CCDC40,TPGS1,CFAP74,SPAG16,CCDC39,DNAAF1,LRGUK,SPAG17,HYDIN,DRC1,TPPP3,RSPH1,CFAP157,TRIM46,CFAP100,DNAAF5,DNAAF2,PLK1,NCKAP5L,DNAAF3,MTCL1,ARM…	ZMYND10,TEKT2,PLA2G3,RP1,CCDC114,RSPH4A,IQCG,DNAH7,DNAI1,CCDC65,CCDC39,DNAAF1,SPAG17,DRC1,TPPP3,RSPH1,CFAP157,CFAP100,PLK1,DNAAF3,ARMC4,DNAI2,CFAP46,RSPH9,CFAP73,DNAJB13,CFAP43,GAS2L2,CFAP206	CLIP1,TRIM46,NCKAP5
GO_HISTONE_H3_K4_DEMETHYLATION_TRIMETHYL_H3_K4_SPECIFIC	GO:0034721	5	Down	4.740823349945707e-9	2.2296684817713403e-6	3	JARID2,KDM5D,KDM5A,KDM5B,KDM5C		JARID2,KDM5D,KDM5A
GO_INNER_DYNEIN_ARM_ASSEMBLY	GO:0036159	11	Up	7.502072821819726e-9	3.320770469658437e-6	1	ZMYND10,TEKT2,DNAH1,DNAH7,LRRC6,CCDC40,CCDC39,DNAAF1,CFAP100,DNAAF5,CFAP73	ZMYND10,TEKT2,DNAH7,CCDC39,DNAAF1,CFAP100,CFAP73
GO_PROTEIN_DEMETHYLATION	GO:0006482	29	Down	2.0514408869289848e-8	8.576162596744783e-6	3	KDM1A,KDM7A,JARID2,KDM5D,KDM4A,JMJD6,KDM5A,KDM2B,HSF4,KDM4C,KDM3A,KDM5B,UBE2B,KDM3B,KDM5C,KDM4B,KDM6B,KDM6A,KDM8,ALKBH4,KDM1B,HR,JMJD1C,PHF8,KDM2A,UTY,KDM4D,PHF2,PPME1		JARID2,KDM5D,KDM5A,JMJD1C,UTY
GO_ELECTRON_TRANSPORT_CHAIN	GO:0022900	159	Up	2.934528604572336e-8	1.1622277762845698e-5	2	NDUFAB1,SLC25A13,CIAPIN1,COX10,CYB561,UQCRC1,COX15,BID,NDUFS1,GLRX2,HSD17B6,AIFM2,CYBA,AKR7A2,NDUFB4,ME1,MAOB,P4HA2,SDHA,ME2,AKR1B1,NOX4,COQ9,NDUFB2,DLD,PHGDH,NDUFB7,IDH3B,TAZ,GSR,DHDH,ETFB,GLRX3,NDUFC1,PPARGC1A,NDUFS8,ALDH2,COX6A1,ALDH5A1,COX7A2,GPD2,NDUFS7,SLC25A12,COX7A2L,PARK7,NCF2,SDHB,AKR1A1,NDUFB3,NDUFA8,DNAJC15,NQO2,NDUFA1,COX6B1,COX7C,UQCR11,POR,STEAP4,NDUFA5,NDUFA10,COX4I1,COX7B,IDO1,AO…	NDUFAB1,AKR7A2,NDUFB4,NDUFB2,NDUFB7,IDH3B,ETFB,NDUFS8,ALDH5A1,SDHB,NDUFB3,NDUFA2,COX5B,ISCU,NDUFB10,NDUFS6,NDUFB11,NDUFB9,NDUFC2,NDUFS4,UQCRQ,NDUFB8,CYB5A,NDUFV1,UQCRFS1,NDUFA11,NDUFA6,NDUFA4,UQCC3	SLC25A12,STEAP4,SRD5A1,XDH,AKR7A3
GO_HISTONE_H3_K4_DEMETHYLATION	GO:0034720	7	Down	5.310825750877864e-8	1.9981981887677963e-5	1	KDM1A,JARID2,KDM5D,KDM5A,KDM5B,KDM5C,KDM1B		JARID2,KDM5D,KDM5A
GO_CELLULAR_RESPIRATION	GO:0045333	162	Up	6.810410944144054e-8	2.4403972549849522e-5	2	NDUFAB1,SLC25A13,COX10,NOS2,UQCRC1,MDH1,COX15,BID,NDUFS1,AIFM2,CS,NDUFB4,MTFR1,IDH3G,SDHA,ME2,NOA1,COQ9,NDUFB2,DLD,FH,NDUFB7,ACO2,HIF1A,NFATC4,IDH3B,SLC25A14,TAZ,ETFB,OGDH,NDUFC1,PPARGC1A,NDUFS8,TRPV4,IFNG,COX6A1,ALDH5A1,NNT,GPD2,NDUFS7,COQ10B,SLC25A12,COX7A2L,PARK7,SDHB,MTFR1L,NDUFB3,NDUFA8,NR4A3,DLST,IDE,DNAJC15,CAT,PIK3CA,ACO1,CISD1,NDUFA1,SLC25A23,PANK2,COX6B1,TRAP1,COX7C,UQCR11,NDUFA5,CBFA2T…	NDUFAB1,NDUFB4,IDH3G,NDUFB2,NDUFB7,IDH3B,ETFB,NDUFS8,ALDH5A1,SDHB,NDUFB3,CISD1,NDUFA2,BLOC1S1,COX5B,ISCU,NDUFB10,NDUFS6,MTFR2,MDH2,NDUFB11,NDUFB9,NDUFC2,NDUFS4,UQCRQ,FXN,NDUFB8,NDUFV1,UQCRFS1,PRELID1,NDUFA11,NDUFA6,NDUFA4,UQCC3	SLC25A12,PIK3CA,DHTKD1,LYRM7
GO_ANAPHASE_PROMOTING_COMPLEX_DEPENDENT_CATABOLIC_PROCESS	GO:0031145	78	Up	7.231599586500108e-8	2.4735357676551506e-5	3	CDC27,PSMB1,PSMC4,CUL3,PSMA4,ANAPC4,PSME4,UBE2D1,PSMC5,AURKA,ANAPC5,PSME1,CDC23,PSMD5,PSMD8,PSMC6,PSMA3,PSMC1,PSMB5,PSMA6,PSME2,PSMA7,PSMD10,PSMD7,FBXO31,FZR1,PSMA2,UBE2S,PSMD3,PSMD11,ANAPC15,PSMD9,FBXO5,PSMD14,CDC20,CDK2,PSMF1,PSMB2,PSMA1,CDC16,PSME3,CCNB1,PSMB7,ANAPC11,PSMB6,PSMA5,RPS27A,UBC,ANAPC1,BUB3,BUB1B,PSMD4,PSMB4,PSMC2,PSMD6,MAD2L1,ANAPC10,PTTG1,PSMC3,ANAPC16,PLK1,UBE2E1,CDK1,UBB,PSMD1,…	PSMB1,PSMC4,PSMA4,PSMC5,PSMD8,PSMA3,PSMB5,PSME2,PSMA7,PSMD7,PSMB7,ANAPC11,PSMB6,PSMD4,PSMD6,PSMC3,ANAPC16,PLK1,AURKB,PSMB3	CUL3,UBE2D1,PSMD9
GO_PROTEASOMAL_UBIQUITIN_INDEPENDENT_PROTEIN_CATABOLIC_PROCESS	GO:0010499	20	Up	6.196289378019377e-7	2.0272642421563394e-4	3	PSMB1,PSMA4,PSME4,PSMA3,PSMB5,PSMA6,PSMA7,PSMA2,NFE2L2,PSMB2,PSMA1,PSMB7,PSMB6,PSMA5,PSMB4,ENC1,PSMB8,PSMB10,PSMB9,PSMB3	PSMB1,PSMA4,PSMA3,PSMB5,PSMA7,PSMB7,PSMB6,PSMB3
GO_HISTONE_H3_K27_DEMETHYLATION	GO:0071557	5	Down	8.260973491044607e-7	2.5901593966712777e-4	3	KDM7A,KDM6B,KDM6A,PHF8,UTY		UTY
GO_OUTER_DYNEIN_ARM_ASSEMBLY	GO:0036158	12	Up	1.7448962943937847e-6	5.252137846125292e-4	1	ZMYND10,DNAH5,CCDC114,DNAL1,DNAI1,LRRC6,LRRC49,DNAAF1,DNAAF5,ARMC4,DNAI2,CCDC151	ZMYND10,CCDC114,DNAI1,DNAAF1,ARMC4,DNAI2
GO_REGULATION_OF_CELLULAR_AMINE_METABOLIC_PROCESS	GO:0033238	71	Up	2.8253914297253107e-6	8.024715917420497e-4	3	PSMB1,PSMC4,PSMA4,ATP2B4,PSME4,VPS35,MAOB,DRD4,PSMC5,SIRT4,PSME1,COMT,PSMD5,PSMD8,PSMC6,PSMA3,PSMC1,PSMB5,PSMA6,PSME2,PSMA7,PSMD10,PSMD7,OAZ1,PSMA2,PSMD3,PSMD11,PSMD9,PSMD14,ODC1,PARK7,PDE1B,PSMF1,PSMB2,PNKD,PSMA1,PSME3,PSMB7,PSMB6,PSMA5,OAZ3,SNCA,BHMT,PAOX,SLC7A11,NR4A2,AZIN1,SLC7A7,PSMD4,PSMB4,ITGB2,CHRNB2,PSMC2,PSMD6,HPRT1,PSMC3,ATCAY,ITGAM,GPR37,PSMD1,PSMD2,OAZ2,NQO1,ABAT,DRD1,PSMD13,PSMD12,P…	PSMB1,PSMC4,PSMA4,VPS35,PSMC5,COMT,PSMD8,PSMA3,PSMB5,PSME2,PSMA7,PSMD7,PNKD,PSMB7,PSMB6,PSMD4,PSMD6,PSMC3,PSMB3	PSMD9,AZIN1
GO_CILIUM_MOVEMENT_INVOLVED_IN_CELL_MOTILITY	GO:0060294	20	Up	2.9447864676179634e-6	8.024715917420497e-4	4	CFAP20,TEKT2,TTLL1,DNAH11,RSPH4A,DNAH1,BBS2,TEKT3,MKKS,BBS4,GAS8,TEKT5,CCSAP,TEKT4,TEKT1,CFAP46,RSPH9,CFAP54,CFAP43,GAS2L2	TEKT2,RSPH4A,TEKT1,CFAP46,RSPH9,CFAP43,GAS2L2
GO_DEMETHYLATION	GO:0070988	63	Down	2.9859408064820453e-6	8.024715917420497e-4	3	CYP51A1,KDM1A,KDM7A,JARID2,KDM5D,CYP3A43,KDM4A,JMJD6,KDM5A,KDM2B,ALKBH5,CYP2D6,APOBEC3H,ALKBH1,APEX1,HSF4,CYP3A5,KDM4C,GATA3,AICDA,KDM3A,KDM5B,UBE2B,KDM3B,USP9X,APOBEC2,KDM5C,KDM4B,POR,APOBEC3A,APOBEC3F,TRIM28,KDM6B,MMACHC,CYP2C9,CYP2C8,TET1,TDG,CYP1A1,FTO,KDM6A,KDM8,CYP3A4,ALKBH4,OTUD4,KDM1B,ALKBH3,HR,TET2,JMJD1C,PHF8,KDM2A,APOBEC3B,UTY,KDM4D,USP7,TET3,ALKBH2,PHF2,PPME1,APOBEC3G,APOBEC3D,APOBEC3C	ALKBH2	JARID2,KDM5D,KDM5A,CYP3A5,APOBEC3A,TET2,JMJD1C,UTY,TET3
GO_REGULATION_OF_CELLULAR_AMINO_ACID_METABOLIC_PROCESS	GO:0006521	56	Up	3.8392386697323066e-6	9.962162410253658e-4	3	PSMB1,PSMC4,PSMA4,ATP2B4,PSME4,PSMC5,SIRT4,PSME1,COMT,PSMD5,PSMD8,PSMC6,PSMA3,PSMC1,PSMB5,PSMA6,PSME2,PSMA7,PSMD10,PSMD7,OAZ1,PSMA2,PSMD3,PSMD11,PSMD9,PSMD14,ODC1,PARK7,PSMF1,PSMB2,PSMA1,PSME3,PSMB7,PSMB6,PSMA5,OAZ3,BHMT,SLC7A11,AZIN1,SLC7A7,PSMD4,PSMB4,PSMC2,PSMD6,PSMC3,ATCAY,PSMD1,PSMD2,OAZ2,NQO1,PSMD13,PSMD12,PSMB8,PSMB10,PSMB9,PSMB3	PSMB1,PSMC4,PSMA4,PSMC5,COMT,PSMD8,PSMA3,PSMB5,PSME2,PSMA7,PSMD7,PSMB7,PSMB6,PSMD4,PSMD6,PSMC3,PSMB3	PSMD9,AZIN1
GO_CILIUM_OR_FLAGELLUM_DEPENDENT_CELL_MOTILITY	GO:0001539	82	Up	8.03948116347635e-6	0.002016569858505318	4	SLC22A16,DNAH5,ATP2B4,CFAP20,TACR2,RFX3,DNAJA1,TEKT2,EFHC1,PLA2G3,TTLL1,CACNA1I,PLTP,EPPIN,CFAP69,DNAH11,NEURL1,RSPH4A,SLC26A8,CCR6,IQCG,ROPN1B,DNAH1,TACR1,ASH1L,ARMC2,DNAH7,UBE2B,SLIRP,DNAI1,BBS2,TEKT3,MKKS,LRRC6,QRICH2,RGN,TEX101,NPHP4,ATP1A4,ADCY3,CCDC65,SORD,BBS4,GAS8,CCDC40,TPGS1,SPAG16,TMF1,CCDC39,ROPN1L,TCTE1,CATSPER3,TEKT5,CCSAP,DRC1,DNAH3,DRC7,CFAP157,TEKT4,SLC9B1,SLC9B2,ANXA5,DEFB1,DNAA…	TEKT2,PLA2G3,EPPIN,RSPH4A,IQCG,DNAH7,DNAI1,CCDC65,SORD,CCDC39,ROPN1L,DRC1,DRC7,CFAP157,TEKT1,CFAP46,RSPH9,CATSPERD,DNAH2,CFAP43,GAS2L2	SLC26A8,ASH1L,CATSPER2
GO_CELLULAR_PROTEIN_COMPLEX_DISASSEMBLY	GO:0043624	201	Up	8.695336547275148e-6	0.0021107228231692092	1	UPF1,SCIN,SPAST,CAPG,MRPS10,LIMA1,MRPL43,MRPS35,MRPS24,NAV3,KIF2A,SPTB,WDR1,NSF,CLASP1,MRPS34,ADD2,CAMSAP3,ACTN2,CAPZB,JMJD4,MRPL22,MRPL28,OGFOD1,ADD1,MRPS33,HDAC6,MRPS18A,SH3BP1,TRIOBP,SPEF1,MID1,MRPS31,GSPT1,MRPL4,NAPA,MTPN,MRPL32,PPP1R9B,MRPL27,HSPA8,TRPV4,MRPL51,MTRF1L,MRPL18,MRPL2,SEMA5A,MRPS30,MRPS27,MRPL3,APC2,SPTBN1,MRPL19,PLEK,MRPL37,CAPZA1,ARHGEF2,DNAJC6,MRPS15,STMN1,CAMSAP2,GLE1,VPS4B,…	MRPL43,MRPS34,MRPL22,MRPL28,MRPS33,SPEF1,MRPL27,MRPL51,MRPL18,MRPL2,PLEK,MRPS15,MRPS7,MRPS26,MRPS12,MRPL34,MRPL47,MRPL50,MRPL9,MRPL17,MRPL55,MRPS18C,MRPL16,MRPL36,CHCHD1,MRPL52,TRMT112,MRPL57,MRPL11,MRPL48,AURKAIP1,GADD45GIP1,MRPL14,MRPS23,MRPS11,MRPL41,MRPS16,MRPL54,CIB1,MRPL40,KIF19,MRPL21,MRPL20,MRPS6,MRPL46,MRPL12,MRPS21	MRPS24,SEMA5A,DNAJC6,CAMSAP2,APC,AVIL,VILL,ADD3,CLASP2,F2RL1,NCKAP5
GO_REGULATION_OF_HUMORAL_IMMUNE_RESPONSE	GO:0002920	64	Up	1.2816670581778593e-5	0.0030139201914963724	5	CFH,C8B,C6,FCGR2B,PTPRC,CD59,PPP2R3C,PGC,C5,C1QBP,HPX,CD81,PTPN6,C7,CD46,CLU,C4BPA,C4BPB,IL1B,C3,CCR7,CFP,FOXJ1,SPINK5,C5AR2,SUSD4,SERPING1,VSIG4,CXCL13,C1QC,C1R,C2,PHB,KLK7,C3AR1,C1QB,C1QA,A2M,C8G,CD19,C1S,SPNS2,PROS1,ZP3,CD55,C5AR1,CR1L,CFI,IGKC,IGKV4-1,IGLV1-51,IGLV1-40,IGLC2,IGLC3,IGLC7,IGHG4,IGHG2,IGHG1,IGHG3,LTA,TNF,IGKV3-20,IGKV1-12,CFB	C4BPA,CXCL13,C5AR1,CFB	C5,C5AR2
GO_RIBOSOMAL_LARGE_SUBUNIT_BIOGENESIS	GO:0042273	65	Up	1.6205702465367465e-5	0.003695391243996672	1	LAS1L,RPL26L1,NOP16,MRTO4,NLE1,DDX18,RPL6,RPLP0,PES1,SNU13,RPL3,GTPBP4,FTSJ3,NOP2,PAK1IP1,MDN1,BRIX1,RPL24,ZNHIT6,EBNA1BP2,FASTKD2,GTF3A,RPL5,PPAN,DHX30,NIP7,WDR74,RPL35,RSL24D1,WDR12,RPL3L,URB1,RPL11,NVL,NHP2,RPL7L1,RPL10,RPL7,SURF6,RPL7A,HEATR3,MALSU1,RPL26,NOL9,RPL10L,MRPL1,RSL1D1,RPL38,ZNF622,MRPL11,RRS1,NPM1,DDX28,RPL35A,RPL14,NOC2L,RPF2,RPL12,RPL23A,SDAD1,RPL10A,EIF6,MRPL20,BOP1,ZNHIT3	RPL26L1,MRTO4,SNU13,PPAN,NHP2,MALSU1,MRPL11,MRPL20,ZNHIT3
GO_RIBOSOME_BIOGENESIS	GO:0042254	272	Up	1.7652254125491856e-5	0.003906859185127241	1	LAS1L,RPUSD1,TSR3,UTP18,TFB1M,RPL26L1,NOP16,MRTO4,NOP58,USP36,RIOK2,WDR3,WDR18,THUMPD1,RRP15,NLE1,EXOSC7,EXOSC5,MRPL22,XPO1,DIS3,RPS5,WBP11,RRN3,DIMT1,NOP14,DDX18,XRN2,RPL6,ESF1,RPLP0,PES1,SNU13,DDX17,RPL3,MTG2,NOP56,RBFA,RIOK3,SUV39H1,ERI1,PIH1D1,ERCC2,POP4,RPS16,FBL,RPS19,DDX49,GTPBP10,EXOSC3,NPM3,GTPBP4,NUP88,C1QBP,FTSJ3,UTP6,GAR1,FRG1,KRR1,NOP2,PAK1IP1,MDN1,BYSL,DROSHA,BRIX1,RPL24,RRP9,RPS15,…	RPL26L1,MRTO4,EXOSC7,MRPL22,XRN2,SNU13,NPM3,ERI3,MRPS7,EMG1,PPAN,RAN,IMP4,ZNF593,NHP2,RPP30,MALSU1,RPUSD2,POP5,MRPL36,POP7,TRMT112,MRPL11,IMP3,EXOSC4,MRPS11,NOC4L,NUDT16,MRPL20,MPV17L2,ZNHIT3	RIOK3,GTPBP10,METTL15
GO_POSTSYNAPTIC_MEMBRANE_ASSEMBLY	GO:0097104	11	Down	3.108741308987159e-5	0.006683793814322392	1	EPHB2,LRP4,NLGN4X,NLGN4Y,NLGN1,NLGN2,CDH2,CEL,NRXN1,MAGI2,NLGN3		NLGN4Y,CDH2
GO_REGULATION_OF_CILIUM_MOVEMENT	GO:0003352	14	Up	3.7349585756256214e-5	0.0078071009115507775	4	CFAP20,DNAH11,BBS2,MKKS,CCDC65,BBS4,CCDC40,CCDC39,DNAAF1,CCSAP,DRC1,ARMC4,TTLL6,GAS2L2	CCDC65,CCDC39,DNAAF1,DRC1,ARMC4,GAS2L2
GO_RIBOSOME_ASSEMBLY	GO:0042255	56	Up	6.208810149567277e-5	0.012627377398782096	1	MRTO4,NLE1,MRPL22,RPS5,RPL6,RPLP0,RPL3,RPS19,C1QBP,NOP2,MDN1,BRIX1,RPL24,RPS15,NSUN4,FASTKD2,MTERF4,MRPS2,RPL5,RPS10,MRPS7,SBDS,PPAN,DHX30,ERAL1,NIP7,RSL24D1,RPL3L,RPL11,EIF2A,ABT1,RPL10,MTERF3,RPS14,RPL10L,RPSA,RPL38,MRPL11,RPS27,RRS1,NPM1,MRPS11,VCX,DDX28,RPS27L,RRP7A,RPF2,RPL12,RPL23A,DDX3X,RPS28,PWP2,EIF6,MRPL20,MPV17L2,BOP1	MRTO4,MRPL22,MRPS7,PPAN,MRPL11,MRPS11,MRPL20,MPV17L2
GO_MOTILE_CILIUM_ASSEMBLY	GO:0044458	20	Up	6.708119737919527e-5	0.012986145095807053	1	ZMYND10,MKS1,CC2D2A,IFT57,BBOF1,LRRC6,FOXJ1,SPATA6,CCDC40,CCDC39,CENPJ,DNAAF1,CFAP221,BBS5,INTU,ATMIN,DNAAF3,RSPH9,E2F4,MCIDAS	ZMYND10,CCDC39,DNAAF1,DNAAF3,RSPH9
GO_NUCLEOBASE_CONTAINING_SMALL_MOLECULE_BIOSYNTHETIC_PROCESS	GO:0034404	98	Up	6.730360913441529e-5	0.012986145095807053	3	DERA,TYMP,ENTPD2,NTHL1,PDE4A,PDE8A,ACAT1,UNG,NT5C2,CAD,ACOT7,PRTFDC1,MTAP,SAMHD1,ABCD1,DHODH,NME3,MLYCD,NME4,PDE4C,NUDT1,IMPDH1,PDE10A,DNPH1,NUDT12,NME5,PDE8B,PDE4D,OGG1,UMPS,PDE1A,GDA,NUDT10,SMUG1,AMD1,NT5C,ITPA,DUT,MBD4,PUDP,UCK1,AMPD3,NT5E,NUDT15,PDE5A,TDG,NEIL1,NUDT7,NME7,UCK2,GUK1,ENPP3,NEIL2,ADK,DCK,XDH,CDA,PDE9A,GMPS,VCP,NUDT5,HPRT1,NUDT13,TK2,TK1,ENTPD3,DTYMK,ADAL,HINT1,NUDT9,PDE7B,NME6,S…	NTHL1,DHODH,NUDT1,DNPH1,PDE8B,GDA,NT5C,ITPA,PUDP,GUK1,NUDT5,HINT1,DCTPP1,NUDT16,APRT,NME1	XDH,SMPDL3A,CNP,ENTPD4,NME2
GO_COMPLEMENT_ACTIVATION	GO:0006956	68	Up	6.94655724170792e-5	0.013050485757100818	5	CFH,MASP2,C8B,C6,CD59,FCN1,RGCC,C5,C1QBP,CD81,C7,CD46,COLEC11,CLU,C4BPA,C4BPB,IL1B,C3,CFP,IGLL1,C5AR2,C1RL,FCN3,SUSD4,SERPING1,VSIG4,C1QC,C1R,C2,PHB,C3AR1,C1QB,C1QA,A2M,C8G,CD19,C1S,COLEC10,PROS1,CD55,C5AR1,CR1L,CFD,CFI,IGKC,IGKV4-1,IGLV1-51,IGLV1-40,IGLC2,IGLC3,IGLC7,TRBC1,TRBC2,TRDC,IGHA2,IGHG4,IGHG2,IGHA1,IGHG1,IGHG3,IGHD,IGHM,IGHV1-18,IGHV3-74,IGKV3-20,IGKV1-12,CFB,IGLL5	C4BPA,C5AR1,IGHM,CFB	C5,C5AR2
GO_REGULATION_OF_GROWTH_HORMONE_RECEPTOR_SIGNALING_PATHWAY	GO:0060398	5	Down	7.253289552254115e-5	0.013050485757100818	6	JAK2,GDF15,GHRL,MBD5,LEPROT		JAK2,GDF15,MBD5,LEPROT
GO_RRNA_METABOLIC_PROCESS	GO:0016072	207	Up	7.283992050474876e-5	0.013050485757100818	3	LAS1L,RPUSD1,TSR3,UTP18,TFB1M,MRTO4,NOP58,USP36,RIOK2,WDR3,WDR18,THUMPD1,RRP15,EXOSC7,EXOSC5,DIS3,WBP11,DIMT1,NOP14,DDX18,XRN2,ESF1,PES1,SNU13,DDX17,NOP56,RBFA,RIOK3,SUV39H1,ERI1,PIH1D1,ERCC2,POP4,RPS16,FBL,RPS19,DDX49,EXOSC3,NPM3,GTPBP4,FTSJ3,UTP6,GAR1,FRG1,KRR1,NOP2,MDN1,BYSL,DROSHA,XRN1,RRP9,RPS15,WDR75,NOL10,RPF1,ZNHIT6,EBNA1BP2,ERI3,NSUN4,HEATR1,FCF1,RCL1,WDR55,EXOSC8,UTP20,MTERF4,RPL5,DDX54…	MRTO4,EXOSC7,XRN2,SNU13,NPM3,ERI3,EMG1,IMP4,NHP2,RPP30,RPUSD2,POP5,POP7,TRMT112,IMP3,EXOSC4,MRPS11,NOC4L,NUDT16,ZNHIT3	RIOK3,METTL15
GO_TRNA_5_END_PROCESSING	GO:0099116	14	Up	8.732437151795314e-5	0.0152817650156418	3	HSD17B10,POP1,POP4,THG1L,RPP40,SSB,RPP30,RPP38,RPP14,POP5,POP7,TRMT10C,RPP25,RPP21	HSD17B10,SSB,RPP30,POP5,POP7
GO_DEOXYRIBONUCLEOSIDE_TRIPHOSPHATE_CATABOLIC_PROCESS	GO:0009204	8	Up	1.022711105256608e-4	0.017490684243309036	3	SAMHD1,NUDT1,ITPA,DUT,NUDT15,DCTPP1,ADA,NUDT16	NUDT1,ITPA,DCTPP1,NUDT16
GO_NEGATIVE_REGULATION_OF_CELL_CYCLE_G2_M_PHASE_TRANSITION	GO:1902750	92	Up	1.1148397246756318e-4	0.018642597618186957	7	PSMB1,BRCA1,PSMC4,FHL1,PSMA4,FOXN3,CUL1,PSME4,CDC14B,ORC1,PSMC5,UIMC1,AURKA,PSME1,CLSPN,CDC6,PSMD5,PSMD8,RBX1,PSMC6,PSMA3,PSMC1,PSMB5,PSMA6,PSME2,PSMA7,PSMD10,PSMD7,NBN,FZR1,BABAM1,PSMA2,PSMD3,CDK5RAP3,PSMD11,PSMD9,SKP1,PSMD14,MIIP,SYF2,PSMF1,PSMB2,PSMA1,PSME3,VPS4A,TAOK3,RINT1,HUS1,PSMB7,TICRR,PSMB6,PSMA5,DTL,ATM,CHEK1,TAOK2,HMGA2,RAD17,DONSON,PSMD4,PSMB4,NAE1,BRSK1,TAOK1,PSMC2,PSMD6,TOPBP1,CHMP…	PSMB1,PSMC4,PSMA4,PSMC5,CLSPN,PSMD8,RBX1,PSMA3,PSMB5,PSME2,PSMA7,PSMD7,BABAM1,PSMB7,PSMB6,CHEK1,PSMD4,PSMD6,PSMC3,PLK1,AURKB,PINX1,PSMB3	PSMD9,RAD17
GO_VOCALIZATION_BEHAVIOR	GO:0071625	13	Down	1.2612925739494913e-4	0.020633101345586786	8	NRXN3,BRINP1,SRPX2,MYH14,FOXP2,DLG4,NLGN4X,SHANK2,NLGN4Y,CNTNAP2,NRXN1,NLGN3,SHANK3		NLGN4Y
GO_BOX_C_D_SNORNP_ASSEMBLY	GO:0000492	9	Up	1.3398714844869018e-4	0.02145219770375306	1	NUFIP1,SNU13,PIH1D1,ZNHIT6,PIH1D2,RUVBL1,RUVBL2,ZNHIT3,TAF9	SNU13,ZNHIT3
GO_ESTABLISHMENT_OF_PROTEIN_LOCALIZATION_TO_MITOCHONDRIAL_MEMBRANE	GO:0090151	15	Up	1.4838771453809025e-4	0.02326286566456519	1	AGK,HSP90AA1,TIMM13,TOMM22,SAMM50,TIMM9,PDCD5,ROMO1,TIMM10,OXA1L,CALM3,COX18,HSPA4,TIMM22,NDUFA13	TIMM13,TIMM9,PDCD5,TIMM10
GO_PRESYNAPTIC_MEMBRANE_ORGANIZATION	GO:0097090	9	Down	2.0178226043913756e-4	0.030987989996010414	1	LRP4,NLGN4X,PTPRD,NLGN4Y,NLGN1,NLGN2,CEL,PTEN,NLGN3		NLGN4Y
GO_REGULATION_OF_KERATINOCYTE_DIFFERENTIATION	GO:0045616	34	Down	2.2359720446689133e-4	0.03365137927226715	9	PRKCH,FOXC1,ROCK1,CBFB,TP63,GRHL2,CYP27B1,VDR,ERRFI1,MSX2,NCOA3,SRSF6,MED1,OVOL2,KRT36,SGPP1,ZFP36,GRHL1,ROCK2,CTSL,CTSV,NUMA1,CTSK,NOTCH1,CD109,RUNX1,IL20,AQP3,ALOX15B,ZFP36L1,SERPINB13,CDSN,TRIM16,NME2		GRHL2,NCOA3,ROCK2,RUNX1,IL20,NME2
GO_TRNA_5_LEADER_REMOVAL	GO:0001682	11	Up	2.692486144966014e-4	0.03972736909974364	3	POP1,POP4,RPP40,SSB,RPP30,RPP38,RPP14,POP5,POP7,RPP25,RPP21	SSB,RPP30,POP5,POP7
GO_PROTEIN_INSERTION_INTO_MITOCHONDRIAL_INNER_MEMBRANE	GO:0045039	9	Up	2.9667869537222343e-4	0.04238138685535773	1	AGK,TIMM13,TIMM9,ROMO1,TIMM10,OXA1L,COX18,TIMM22,NDUFA13	TIMM13,TIMM9,TIMM10
GO_EXTRACELLULAR_TRANSPORT	GO:0006858	26	Up	2.9850013333341656e-4	0.04238138685535773	4	DNAH5,OFD1,SPA17,TSG101,RFX3,TTLL1,DNAH11,NME5,NPHP3,DNAH1,LRRC6,GAS8,CCDC40,ADCY10,CCDC39,ROPN1L,CABYR,DNAAF1,SPAG17,STK36,KIF27,DPCD,AQP4,CFAP53,ARRDC1,WWP2	CCDC39,ROPN1L,DNAAF1,SPAG17,CFAP53	NPHP3
GO_MITOCHONDRIAL_RESPIRATORY_CHAIN_COMPLEX_IV_ASSEMBLY	NA	20	Up	3.203767536235209e-4	0.04334521548200091	NA	BCS1L,TIMM21,COA1,FASTKD3,SCO2,SCO1,COX16,COX17,SURF1,OXA1L,COX18,COX14,COA4,COA5,COA3,COX20,PET100,PET117,COX19,SMIM20	COX14,COA4,COA3
GO_RIBONUCLEOPROTEIN_COMPLEX_BIOGENESIS	GO:0022613	395	Up	3.2707783673834197e-4	0.04334521548200091	1	LAS1L,RBM5,GCFC2,RPUSD1,LUC7L,TSR3,UTP18,STRAP,TFB1M,RPL26L1,GEMIN8,NOP16,CELF2,MRTO4,NOP58,USP36,RIOK2,SFSWAP,DDX20,WDR3,WDR18,THUMPD1,RRP15,NLE1,CLNS1A,SART3,EXOSC7,XAB2,EXOSC5,DDX1,HSP90AA1,MRPL22,GEMIN5,XPO1,DIS3,NUFIP1,RPS5,YTHDC1,WBP11,EIF3I,RRN3,DIMT1,NOP14,DDX18,XRN2,RPL6,ESF1,RPLP0,GEMIN2,AGO1,SRPK1,HSP90AB1,SF3A1,SNRPD3,PES1,EIF3L,SNU13,DDX17,RPL3,EIF3D,PRMT5,SRSF5,EIF5,DICER1,PRPF6,MTG…	RPL26L1,GEMIN8,CELF2,MRTO4,EXOSC7,MRPL22,XRN2,SNRPD3,SNU13,EIF5,NPM3,ERI3,MRPS7,SNRPD2,EIF2S2,EMG1,PPAN,RAN,IMP4,ZNF593,SNRPG,NHP2,RPP30,GEMIN6,MALSU1,RPUSD2,SNRPD1,POP5,CD2BP2,ZRSR2,MRPL36,POP7,TRMT112,MRPL11,IMP3,EXOSC4,MRPS11,SNRPE,NOC4L,NUDT16,MCTS1,MRPL20,MPV17L2,ZNHIT3	RIOK3,GTPBP10,SETX,AGO2,AGO3,SCAF11,POLR2D,METTL15,SMN1,EIF3C,DDX39B
GO_NUCLEOSIDE_TRIPHOSPHATE_METABOLIC_PROCESS	GO:0009141	81	Up	3.353198191251881e-4	0.04334521548200091	3	SLC25A13,TBPL1,CTPS2,RRM2B,SPHK2,GNAI3,PKM,RHOA,ENO1,VPS9D1,CAD,TREM2,GTPBP1,SAMHD1,TAZ,NME3,NME4,TGFB1,NUDT1,IMPDH1,PRKAG2,AK1,PPARGC1A,RAB23,NME5,DGUOK,SLC25A12,RHOQ,ITPA,DUT,UCK1,RAN,AMPD3,CMPK2,COX5B,NUDT15,AK7,NME7,UCK2,GUK1,PARP1,AK3,ALDOA,PID1,AK5,ENPP3,FLCN,AK9,ADK,PINK1,CMPK1,AK4,SUCLG1,VCP,STOML2,AK8,LDHC,ENTPD3,DTYMK,STAT3,MFN1,CTPS1,NME6,SMPDL3A,DNAJC30,TYMS,IMPDH2,CYC1,GIMAP7,DCTPP1,…	NUDT1,DGUOK,ITPA,RAN,COX5B,GUK1,STOML2,AK8,TYMS,DCTPP1,NUDT16,UQCC3,NME1	RRM2B,SLC25A12,SMPDL3A,LRRK2,NME2
GO_DNA_STRAND_ELONGATION_INVOLVED_IN_DNA_REPLICATION	GO:0006271	17	Up	3.35346629682109e-4	0.04334521548200091	3	LIG3,POLD3,GINS1,POLA1,MCM4,LIG1,POLD2,MCM3,GINS2,PCNA,RFC3,DNA2,GINS4,RFC4,MCM7,POLE,GINS3	GINS1,POLD2,GINS2,RFC4
GO_DEOXYRIBONUCLEOSIDE_TRIPHOSPHATE_METABOLIC_PROCESS	GO:0009200	17	Up	3.4338832567776397e-4	0.04334521548200091	3	TBPL1,RRM2B,SAMHD1,NUDT1,DGUOK,ITPA,DUT,CMPK2,NUDT15,GUK1,AK9,ADK,DTYMK,TYMS,DCTPP1,ADA,NUDT16	NUDT1,DGUOK,ITPA,GUK1,TYMS,DCTPP1,NUDT16	RRM2B
GO_ENERGY_DERIVATION_BY_OXIDATION_OF_ORGANIC_COMPOUNDS	GO:0015980	239	Up	3.4442860835896615e-4	0.04334521548200091	2	NDUFAB1,SLC25A13,COX10,NOS2,UQCRC1,MDH1,COX15,BID,IGF1,NDUFS1,RB1CC1,AIFM2,PHKA2,PPP1R3F,GYG2,CS,NDUFB4,MTFR1,PHKA1,IDH3G,PYGM,ADGRF5,ACADVL,SDHA,TIGAR,PGM1,ME2,GSK3B,NOA1,MT3,GNAS,COQ9,NDUFB2,DLD,FH,SORBS1,NDUFB7,ACO2,PYGL,HIF1A,NFATC4,PYGB,IDH3B,SLC25A14,TAZ,PHKB,GYS1,AKT2,ETFB,GSK3A,OGDH,PRKAG2,GCK,NDUFC1,PPARGC1A,NDUFS8,TRPV4,IFNG,COX6A1,ALDH5A1,NNT,PCDH12,GBE1,POMC,GPD2,NDUFS7,COQ10B,PASK,SL…	NDUFAB1,NDUFB4,IDH3G,ADGRF5,NDUFB2,NDUFB7,IDH3B,ETFB,NDUFS8,ALDH5A1,SDHB,NDUFB3,CISD1,NDUFA2,BLOC1S1,COX5B,ISCU,NDUFB10,NDUFS6,MTFR2,MDH2,NDUFB11,NDUFB9,NDUFC2,PHKG2,NDUFS4,UQCRQ,FXN,NDUFB8,NDUFV1,UQCRFS1,PRELID1,PPP1CA,NDUFA11,NDUFA6,NDUFA4,UQCC3	RB1CC1,PPP1R3F,GYG2,PHKA1,SLC25A12,LEPR,PIK3CA,PER2,INSR,DHTKD1,LYRM7
GO_GLYCOSYL_COMPOUND_BIOSYNTHETIC_PROCESS	GO:1901659	39	Up	3.4560969155083784e-4	0.04334521548200091	3	TYMP,CAD,PRTFDC1,MTAP,DHODH,NME3,NME4,IMPDH1,NME5,UMPS,AMD1,PUDP,UCK1,NT5E,NME7,UCK2,GUK1,ADK,DCK,CDA,TYW3,TYW5,GMPS,HPRT1,TK2,TK1,DTYMK,ADAL,LCMT2,NME6,IMPDH2,NME9,TRMT12,UPP1,ADA,UCKL1,APRT,NME1,NME2	DHODH,PUDP,GUK1,APRT,NME1	NME2
GO_HUMORAL_IMMUNE_RESPONSE	GO:0006959	179	Up	3.881804594556408e-4	0.047886196023011425	5	CFH,MASP2,PRSS3,LTF,SLC11A1,C8B,POU2F2,C6,TRAF3IP2,TFE3,BCL3,FAM3A,FCGR2B,ST6GAL1,BPIFB2,CXCL2,MEF2C,PTPRC,CD59,FCN1,LYZ,PPP2R3C,BLNK,TREM2,PGC,CHGA,BPI,EPPIN,RGCC,IL7,GPI,EBI3,RPS19,RARRES2,C5,GATA3,C1QBP,CCL2,PF4V1,BST1,HPX,CD81,POU2AF1,IFNG,GAPDH,PTPN6,CD83,CCR6,TFEB,C7,GNLY,CD46,COLEC11,PDZD11,CLU,C4BPA,C4BPB,PI3,SLPI,TREM1,CXCL6,IL1B,C3,ROMO1,BPIFB1,CCR7,CFP,IGLL1,FOXJ1,BPIFA2,JCHAIN,SFTPD,S…	LTF,EPPIN,CCL2,GNLY,PDZD11,C4BPA,BPIFB1,LCN2,CXCL13,C5AR1,IGHM,CFB	C5,POU2AF1,TFEB,C5AR2,LEAP2,ATP7A,HLA-E
