## Extended Data Table 7 for "An integrated cell atlas of the human lung in health and disease": Basal-smoking_status_num-GO_BP-Total.tsv

GeneSet	GOID	NGenes	Direction	PValue	FDR	Cluster	Genes	DEUp	DEDown
GO_CORNIFICATION	GO:0070268	79	Up	2.7290201718691654e-9	1.1279834233125688e-5	1	CYP26B1,CAPN1,DSG2,PRSS8,PKP2,PKP1,TGM1,KRT31,DSP,TGM5,KRT23,KRT32,KRT18,PERP,PPL,CSTA,PI3,CAPNS1,KRT36,KRT17,KRT34,KRT33B,SPINK5,DSC2,DSG3,DSC3,KRT7,PCSK6,FURIN,CELA2A,FLG,PKP4,ST14,CERS3,TCHH,SPRR2G,IVL,SPRR3,SPRR2D,TMEM79,KLK13,KRT80,EVPL,KRT24,SPRR1B,SPRR1A,KRT8,KRT78,KRT86,KRT75,KRT6C,KRT4,KRT74,KRT19,KRT15,KRT13,KRT9,KRT27,JUP,SPINK6,PKP3,KRT6B,KRT5,KRT10,KLK12,KRT16,KRT14,KRT77,KAZN,KRT39,…	PRSS8,TGM1,TGM5,KRT23,SPRR2D,KRT80,KRT24,SPRR1B,SPRR1A,KRT6A,SPRR2A,SPRR2F
GO_ANTIGEN_PROCESSING_AND_PRESENTATION_OF_EXOGENOUS_PEPTIDE_ANTIGEN_VIA_MHC_CLASS_I	GO:0042590	71	Up	2.997962586877259e-9	1.1279834233125688e-5	2	PSMB1,PSMC4,PSMA4,VAMP3,CYBA,PSME4,ITGB5,PSMC5,PSME1,SNAP23,PSMD5,PSMD8,NCF4,PSMC6,PSMA3,PSMC1,PSMB5,PSMA6,PSME2,PSMA7,PSMD10,PSMD7,IKBKB,PSMA2,PSMD3,PSMD11,PSMD9,CLEC4A,LNPEP,PSMD14,NCF2,VAMP8,PSMF1,PSMB2,PSMA1,PSME3,CD36,PSMB7,ITGAV,PSMB6,PSMA5,FCGR1A,NCF1,FCER1G,PSMD4,PSMB4,PSMC2,PSMD6,CYBB,PSMC3,B2M,PDIA3,TAP1,PSMD1,PSMD2,CALR,PSMD13,PSMD12,PSMB8,TAP2,HLA-E,HLA-G,HLA-F,PSMB10,CHUK,IFI30,TAPBP…	PSMD14,NCF2,PSMF1,CYBB,TAP2	ITGB5
GO_REGULATION_OF_CELLULAR_AMINO_ACID_METABOLIC_PROCESS	GO:0006521	56	Up	1.2148996804353269e-8	3.047373365091945e-5	3	PSMB1,PSMC4,PSMA4,ATP2B4,PSME4,PSMC5,SIRT4,PSME1,COMT,PSMD5,PSMD8,PSMC6,PSMA3,PSMC1,PSMB5,PSMA6,PSME2,PSMA7,PSMD10,PSMD7,OAZ1,PSMA2,PSMD3,PSMD11,PSMD9,PSMD14,ODC1,PARK7,PSMF1,PSMB2,PSMA1,PSME3,PSMB7,PSMB6,PSMA5,OAZ3,BHMT,SLC7A11,AZIN1,SLC7A7,PSMD4,PSMB4,PSMC2,PSMD6,PSMC3,ATCAY,PSMD1,PSMD2,OAZ2,NQO1,PSMD13,PSMD12,PSMB8,PSMB10,PSMB9,PSMB3	PSMD14,PSMF1,SLC7A11
GO_POSITIVE_REGULATION_OF_ESTABLISHMENT_OF_PROTEIN_LOCALIZATION_TO_TELOMERE	GO:1904851	10	Up	1.9834844381186388e-8	3.731430099210689e-5	4	CCT4,TCP1,DKC1,CCT7,WRAP53,CCT6A,CCT5,CCT8,CCT3,CCT2	TCP1,WRAP53,CCT5,CCT3
GO_RIBONUCLEOSIDE_MONOPHOSPHATE_BIOSYNTHETIC_PROCESS	GO:0009156	29	Up	3.097125032732319e-8	4.543985814289143e-5	3	CAD,UPRT,PRPS2,DHODH,IMPDH1,LHPP,UMPS,AMPD2,AMPD1,PAICS,PPAT,UCK1,AMPD3,RFK,ATIC,UCK2,PRPS1,ADK,GART,CMPK1,GMPS,HPRT1,IMPDH2,PFAS,UPP1,ADA,UCKL1,APRT,ADSL	PAICS,IMPDH2,PFAS,UPP1,ADA
GO_CILIUM_MOVEMENT	GO:0003341	60	Down	3.7567388091862794e-8	4.543985814289143e-5	5	DNAH9,DNAH5,OFD1,SPA17,CFAP20,RFX3,CFAP61,TEKT2,TTLL1,CCDC114,DNAH11,RSPH4A,NME5,NPHP3,DNAH1,DNAH7,DNAI1,BBS2,TEKT3,MKKS,LRRC6,CCDC65,BBS4,GAS8,CCDC40,CELSR2,ADCY10,CCDC39,ROPN1L,TEKT5,CABYR,DNAAF1,CCSAP,SPAG17,HYDIN,DRC1,DNAH3,TEKT4,CFAP221,STK36,CFAP100,DNAAF5,KIF27,DPCD,TEKT1,ZBBX,ARMC4,TTLL6,DNAI2,CFAP46,AQP4,CFAP53,RSPH9,CFAP73,DNAH17,CFAP54,CFAP43,CCDC151,GAS2L2,CFAP206		DNAH7,CELSR2,CFAP100,CCDC151
GO_PROTEIN_LOCALIZATION_TO_NUCLEOPLASM	GO:1990173	11	Up	4.813797865963559e-8	4.543985814289143e-5	4	CCT4,TCP1,DKC1,CCT7,WRAP53,CCT6A,CCT5,TBRG1,CCT8,CCT3,CCT2	TCP1,WRAP53,CCT5,CCT3
GO_REGULATION_OF_PROTEIN_LOCALIZATION_TO_CHROMOSOME_TELOMERIC_REGION	GO:1904814	13	Up	4.830815483629654e-8	4.543985814289143e-5	4	CCT4,TCP1,GNL3L,DKC1,CCT7,WRAP53,CCT6A,TERF1,CCT5,CCT8,CCT3,GNL3,CCT2	TCP1,WRAP53,CCT5,CCT3
GO_KERATINIZATION	GO:0031424	95	Up	6.547514223418238e-8	5.474449392358027e-5	1	CYP26B1,CAPN1,DSG2,PRSS8,PKP2,CDH3,PKP1,TGM1,KRT31,DSP,TGM5,CNFN,KRT23,KRT32,KRT18,PERP,PPL,CSTA,PI3,TGM3,CAPNS1,KRT36,KRT17,KRT34,KRT33B,SPINK5,PPHLN1,DSC2,DSG3,DSC3,KRT7,PCSK6,FURIN,CELA2A,FLG,PKP4,ABCA12,ST14,CERS3,TCHH,SPRR2G,IVL,SPRR3,SPRR2D,TMEM79,KLK13,KRT80,EVPL,KRT24,SPRR1B,SPRR1A,KRT8,KRT78,KRT86,KRT75,KRT6C,KRT4,KRT74,KRT19,KRT15,KRT13,KRT9,KRT27,JUP,SFN,SPINK6,SHARPIN,PKP3,KRT6B,KRT5,…	PRSS8,TGM1,TGM5,KRT23,ABCA12,SPRR2D,KRT80,KRT24,SPRR1B,SPRR1A,SFN,KRT6A,SPRR2A,SPRR2F
GO_RIBOSOME_BIOGENESIS	GO:0042254	272	Up	8.087021826594171e-8	6.0854839245121136e-05	5	LAS1L,RPUSD1,TSR3,UTP18,TFB1M,RPL26L1,NOP16,MRTO4,NOP58,USP36,RIOK2,WDR3,WDR18,THUMPD1,RRP15,NLE1,EXOSC7,EXOSC5,MRPL22,XPO1,DIS3,RPS5,WBP11,RRN3,DIMT1,NOP14,DDX18,XRN2,RPL6,ESF1,RPLP0,PES1,SNU13,DDX17,RPL3,MTG2,NOP56,RBFA,RIOK3,SUV39H1,ERI1,PIH1D1,ERCC2,POP4,RPS16,FBL,RPS19,DDX49,GTPBP10,EXOSC3,NPM3,GTPBP4,NUP88,C1QBP,FTSJ3,UTP6,GAR1,FRG1,KRR1,NOP2,PAK1IP1,MDN1,BYSL,DROSHA,BRIX1,RPL24,RRP9,RPS15,…	NLE1,ERCC2,DDX49,BYSL,RRP9,EBNA1BP2,PPAN,MYBBP1A,WDR74,LYAR,REXO4,RRP1,UTP15,PA2G4,RPP25,TBL3,NOC4L,NOC2L,BOP1,MRM1
GO_NUCLEOSIDE_MONOPHOSPHATE_BIOSYNTHETIC_PROCESS	GO:0009124	39	Up	2.029696952540555e-7	1.381137204788861e-4	3	CAD,UPRT,PRPS2,CDADC1,DHODH,IMPDH1,LHPP,UMPS,DGUOK,AMPD2,AMPD1,PAICS,PPAT,DUT,DCTD,UCK1,AMPD3,RFK,ATIC,UCK2,PRPS1,ADK,DCK,GART,CMPK1,GMPS,HPRT1,TK2,TK1,TYMS,SHMT1,IMPDH2,PFAS,UPP1,ENTPD8,ADA,UCKL1,APRT,ADSL	PAICS,DCTD,IMPDH2,PFAS,UPP1,ADA
GO_REGULATION_OF_CELLULAR_AMINE_METABOLIC_PROCESS	GO:0033238	71	Up	2.2024779345470205e-7	1.381137204788861e-4	3	PSMB1,PSMC4,PSMA4,ATP2B4,PSME4,VPS35,MAOB,DRD4,PSMC5,SIRT4,PSME1,COMT,PSMD5,PSMD8,PSMC6,PSMA3,PSMC1,PSMB5,PSMA6,PSME2,PSMA7,PSMD10,PSMD7,OAZ1,PSMA2,PSMD3,PSMD11,PSMD9,PSMD14,ODC1,PARK7,PDE1B,PSMF1,PSMB2,PNKD,PSMA1,PSME3,PSMB7,PSMB6,PSMA5,OAZ3,SNCA,BHMT,PAOX,SLC7A11,NR4A2,AZIN1,SLC7A7,PSMD4,PSMB4,ITGB2,CHRNB2,PSMC2,PSMD6,HPRT1,PSMC3,ATCAY,ITGAM,GPR37,PSMD1,PSMD2,OAZ2,NQO1,ABAT,DRD1,PSMD13,PSMD12,P…	PSMD14,PSMF1,PAOX,SLC7A11
GO_FEVER_GENERATION	GO:0001660	9	Up	3.1471161432675675e-7	1.810185246358822e-4	6	PTGER3,PTGS2,IL1A,TNFSF11,IL1B,EDNRB,TNFRSF11A,TRPV1,TNF	PTGS2,IL1A,IL1B
GO_AXONEMAL_DYNEIN_COMPLEX_ASSEMBLY	GO:0070286	24	Down	3.367786504853622e-7	1.810185246358822e-4	5	ZMYND10,DNAH5,TEKT2,SPAG1,CCDC114,DNAH1,DNAH7,DNAL1,DNAI1,LRRC6,LRRC49,CCDC65,CCDC40,CCDC39,DNAAF1,DRC1,CFAP100,DNAAF5,DNAAF2,DNAAF3,ARMC4,DNAI2,CFAP73,CCDC151		DNAH7,CFAP100,CCDC151
GO_POSITIVE_REGULATION_OF_TELOMERASE_RNA_LOCALIZATION_TO_CAJAL_BODY	GO:1904874	15	Up	3.8591186247712977e-7	1.9359911767602677e-4	4	CCT4,TCP1,DKC1,CCT7,SHQ1,NAF1,NHP2,CCT6A,CCT5,CCT8,CCT3,CCT2,RUVBL1,NOP10,RUVBL2	TCP1,CCT5,CCT3
GO_ESTABLISHMENT_OF_PROTEIN_LOCALIZATION_TO_TELOMERE	GO:0070200	18	Up	5.797255275054754e-7	2.726521621549189e-4	4	ACD,CCT4,TCP1,POT1,DKC1,CCT7,NABP2,BRCA2,WRAP53,CCT6A,TERF1,ATM,CCT5,CCT8,CCT3,TERT,CCT2,ATR	TCP1,NABP2,WRAP53,CCT5,CCT3
GO_RRNA_METABOLIC_PROCESS	GO:0016072	207	Up	6.415285939757683e-7	2.83970745274568e-4	3	LAS1L,RPUSD1,TSR3,UTP18,TFB1M,MRTO4,NOP58,USP36,RIOK2,WDR3,WDR18,THUMPD1,RRP15,EXOSC7,EXOSC5,DIS3,WBP11,DIMT1,NOP14,DDX18,XRN2,ESF1,PES1,SNU13,DDX17,NOP56,RBFA,RIOK3,SUV39H1,ERI1,PIH1D1,ERCC2,POP4,RPS16,FBL,RPS19,DDX49,EXOSC3,NPM3,GTPBP4,FTSJ3,UTP6,GAR1,FRG1,KRR1,NOP2,MDN1,BYSL,DROSHA,XRN1,RRP9,RPS15,WDR75,NOL10,RPF1,ZNHIT6,EBNA1BP2,ERI3,NSUN4,HEATR1,FCF1,RCL1,WDR55,EXOSC8,UTP20,MTERF4,RPL5,DDX54…	ERCC2,DDX49,BYSL,RRP9,EBNA1BP2,WDR74,LYAR,REXO4,RRP1,UTP15,PA2G4,RPP25,TBL3,NOC4L,BOP1,MRM1
GO_INTERLEUKIN_1_MEDIATED_SIGNALING_PATHWAY	GO:0070498	97	Up	8.880014060638002e-7	3.7123392114611647e-4	7	PSMB1,PSMC4,VRK2,PSMA4,CUL1,TAB2,PSME4,FBXW11,TOLLIP,PSMC5,IRAK3,PSME1,PSMD5,PSMD8,TAB1,RBX1,PSMC6,PSMA3,PSMC1,RPS6KA5,PSMB5,PSMA6,NFKBIA,PSME2,PSMA7,PSMD10,MAPK3,PSMD7,RIPK2,IKBKB,NOD1,PSMA2,MAP3K8,PSMD3,PSMD11,NFKB1,PSMD9,SKP1,IL1A,PSMD14,IL1R2,IL1R1,IL1RL2,EGR1,IL1B,PSMF1,PSMB2,PSMA1,PSME3,IRAK2,MAP3K7,IL6,IL1RN,PSMB7,PELI2,PSMB6,PSMA5,RPS27A,ST18,UBC,TAB3,PSMD4,PSMB4,SQSTM1,PSMC2,RPS6KA4,PSMD…	IL1A,PSMD14,IL1R2,IL1B,PSMF1,IL1RN,SQSTM1
GO_NEGATIVE_REGULATION_OF_CELL_CYCLE_G2_M_PHASE_TRANSITION	GO:1902750	92	Up	1.0021353043665724e-6	3.9689832449255036e-4	8	PSMB1,BRCA1,PSMC4,FHL1,PSMA4,FOXN3,CUL1,PSME4,CDC14B,ORC1,PSMC5,UIMC1,AURKA,PSME1,CLSPN,CDC6,PSMD5,PSMD8,RBX1,PSMC6,PSMA3,PSMC1,PSMB5,PSMA6,PSME2,PSMA7,PSMD10,PSMD7,NBN,FZR1,BABAM1,PSMA2,PSMD3,CDK5RAP3,PSMD11,PSMD9,SKP1,PSMD14,MIIP,SYF2,PSMF1,PSMB2,PSMA1,PSME3,VPS4A,TAOK3,RINT1,HUS1,PSMB7,TICRR,PSMB6,PSMA5,DTL,ATM,CHEK1,TAOK2,HMGA2,RAD17,DONSON,PSMD4,PSMB4,NAE1,BRSK1,TAOK1,PSMC2,PSMD6,TOPBP1,CHMP…	CDC6,PSMD14,PSMF1,TICRR,PINX1	CDC14B
GO_PURINE_NUCLEOSIDE_MONOPHOSPHATE_BIOSYNTHETIC_PROCESS	GO:0009127	18	Up	1.2674732265737441e-6	4.7688680149837124e-4	3	PRPS2,IMPDH1,LHPP,AMPD2,AMPD1,PAICS,PPAT,AMPD3,ATIC,ADK,GART,GMPS,HPRT1,IMPDH2,PFAS,ADA,APRT,ADSL	PAICS,IMPDH2,PFAS,ADA
GO_REGULATION_OF_ESTABLISHMENT_OF_PROTEIN_LOCALIZATION_TO_CHROMOSOME	GO:0070202	12	Up	1.9411638150004903e-6	6.74137220882801e-4	4	CCT4,TCP1,DKC1,CCT7,WRAP53,CCT6A,TERF1,CCT5,CCT8,CCT3,SPIDR,CCT2	TCP1,WRAP53,CCT5,CCT3
GO_RIBONUCLEOPROTEIN_COMPLEX_BIOGENESIS	GO:0022613	395	Up	1.9708995162022088e-6	6.74137220882801e-4	5	LAS1L,RBM5,GCFC2,RPUSD1,LUC7L,TSR3,UTP18,STRAP,TFB1M,RPL26L1,GEMIN8,NOP16,CELF2,MRTO4,NOP58,USP36,RIOK2,SFSWAP,DDX20,WDR3,WDR18,THUMPD1,RRP15,NLE1,CLNS1A,SART3,EXOSC7,XAB2,EXOSC5,DDX1,HSP90AA1,MRPL22,GEMIN5,XPO1,DIS3,NUFIP1,RPS5,YTHDC1,WBP11,EIF3I,RRN3,DIMT1,NOP14,DDX18,XRN2,RPL6,ESF1,RPLP0,GEMIN2,AGO1,SRPK1,HSP90AB1,SF3A1,SNRPD3,PES1,EIF3L,SNU13,DDX17,RPL3,EIF3D,PRMT5,SRSF5,EIF5,DICER1,PRPF6,MTG…	STRAP,NLE1,EIF3I,PRMT5,ERCC2,DDX49,PTGES3,BYSL,RRP9,EBNA1BP2,PPAN,MYBBP1A,WDR74,LYAR,REXO4,RRP1,UTP15,PA2G4,RPP25,TBL3,NOC4L,NOC2L,BOP1,MRM1	AGO4
GO_AXONEME_ASSEMBLY	GO:0035082	52	Down	2.1572819262590205e-6	7.05806369352136e-4	5	ZMYND10,DNAH5,CC2D2A,TEKT2,PLA2G3,TTLL1,RP1,SPAG1,CCDC114,TTC26,NEURL1,RSPH4A,IQCG,DNAH1,ARMC2,DNAH7,UBE2B,DNAL1,DNAI1,BBS2,LRRC6,LRRC49,CCDC65,GAS8,CCDC40,TPGS1,CFAP74,SPAG16,CCDC39,DNAAF1,LRGUK,SPAG17,HYDIN,DRC1,RSPH1,CFAP157,CFAP100,DNAAF5,DNAAF2,DNAAF3,ARMC4,DNAI2,CFAP46,RSPH9,RP1L1,CFAP73,DNAJB13,CFAP43,CCDC151,CFAP44,TTLL3,CFAP206	PLA2G3	DNAH7,CFAP100,CCDC151
GO_NCRNA_METABOLIC_PROCESS	GO:0034660	408	Up	2.4774390322655214e-6	7.767803632415854e-4	3	LAS1L,ELAC2,RPUSD1,TSR3,UTP18,LARS2,TFB1M,ZCCHC8,NSUN2,METTL1,TRIT1,MRTO4,NOP58,USP36,RC3H2,RIOK2,TARBP1,GATB,WDR3,WDR18,ADAT1,TRMT11,THUMPD1,RRP15,IARS2,FTSJ1,CPSF1,HSD17B10,TRNT1,MOV10L1,EXOSC7,RBM7,EXOSC5,FKBP6,DDX1,DIS3,WBP11,DIMT1,SEPHS1,SRRT,NOP14,METTL2A,DDX18,KHSRP,XRN2,ESF1,TRMT6,PUS7,OSGEP,AGO1,TDRD1,PES1,SNU13,DDX17,RTCB,TRMU,ALKBH1,DICER1,NOP56,CDK5RAP1,RBFA,RIOK3,CSTF2,SUV39H1,INTS6,…	ELAC2,EARS2,ERCC2,TRMT1,DDX49,PUS3,BYSL,RRP9,EBNA1BP2,WDR74,LYAR,REXO4,RRP1,UTP15,PA2G4,RPP25,FARSA,TBL3,NOC4L,MYBL1,SND1,BOP1,MRM1	AGO4,SMAD1
GO_TELOMERASE_RNA_LOCALIZATION	GO:0090672	19	Up	2.594212361767724e-6	7.808579208920848e-4	4	CCT4,TCP1,DKC1,CCT7,PARN,WRAP53,SHQ1,NAF1,NHP2,CCT6A,CCT5,CCT8,CCT3,CCT2,EXOSC10,DCP2,RUVBL1,NOP10,RUVBL2	TCP1,WRAP53,CCT5,CCT3
GO_NUCLEOBASE_BIOSYNTHETIC_PROCESS	GO:0046112	19	Up	3.16501813818861e-6	9.160292880718957e-4	3	CPS1,CTPS2,CAD,MTHFD1,DHODH,UMPS,MTHFD1L,PAICS,PPAT,PRPS1,GART,CMPK1,GMPS,HPRT1,CTPS1,SHMT1,ADA,MTOR,APRT	MTHFD1,MTHFD1L,PAICS,ADA
GO_NCRNA_PROCESSING	GO:0034470	338	Up	3.457621353466176e-6	9.636518772160361e-4	3	LAS1L,ELAC2,RPUSD1,TSR3,UTP18,TFB1M,NSUN2,METTL1,TRIT1,MRTO4,NOP58,USP36,RIOK2,TARBP1,WDR3,WDR18,ADAT1,TRMT11,THUMPD1,RRP15,FTSJ1,CPSF1,HSD17B10,TRNT1,EXOSC7,EXOSC5,DDX1,DIS3,WBP11,DIMT1,SEPHS1,SRRT,NOP14,METTL2A,DDX18,XRN2,ESF1,TRMT6,PUS7,OSGEP,AGO1,PES1,SNU13,DDX17,RTCB,TRMU,ALKBH1,DICER1,NOP56,CDK5RAP1,RBFA,RIOK3,CSTF2,SUV39H1,INTS6,USB1,MTFMT,INTS9,POP1,INTS10,ERI1,PIH1D1,ERCC2,TRMT1,POP4,RPS…	ELAC2,ERCC2,TRMT1,DDX49,PUS3,BYSL,RRP9,EBNA1BP2,WDR74,LYAR,REXO4,RRP1,UTP15,PA2G4,RPP25,TBL3,NOC4L,BOP1,MRM1	AGO4,SMAD1
GO_ANAPHASE_PROMOTING_COMPLEX_DEPENDENT_CATABOLIC_PROCESS	GO:0031145	78	Up	3.605418311522695e-6	9.689561712217243e-4	3	CDC27,PSMB1,PSMC4,CUL3,PSMA4,ANAPC4,PSME4,UBE2D1,PSMC5,AURKA,ANAPC5,PSME1,CDC23,PSMD5,PSMD8,PSMC6,PSMA3,PSMC1,PSMB5,PSMA6,PSME2,PSMA7,PSMD10,PSMD7,FBXO31,FZR1,PSMA2,UBE2S,PSMD3,PSMD11,ANAPC15,PSMD9,FBXO5,PSMD14,CDC20,CDK2,PSMF1,PSMB2,PSMA1,CDC16,PSME3,CCNB1,PSMB7,ANAPC11,PSMB6,PSMA5,RPS27A,UBC,ANAPC1,BUB3,BUB1B,PSMD4,PSMB4,PSMC2,PSMD6,MAD2L1,ANAPC10,PTTG1,PSMC3,ANAPC16,PLK1,UBE2E1,CDK1,UBB,PSMD1,…	UBE2D1,PSMD14,PSMF1
GO_MITOCHONDRIAL_GENE_EXPRESSION	GO:0140053	157	Up	3.7616032883498417e-6	9.760711980976745e-4	9	ELAC2,LARS2,TRIT1,MRPS10,MRPL43,GATB,MRPS35,MRPS24,IARS2,HSD17B10,TRNT1,MRPS34,MRPL22,NOA1,MTIF2,MRPL28,MRPS33,MRPS18A,POLRMT,ALKBH1,UQCC1,MTG2,CDK5RAP1,MRPS31,EARS2,SARS2,MRPL4,MRPL32,TFAM,C1QBP,MRPL27,MRPL51,MTRF1L,MRPL18,MRPL2,MRPS30,MRPS27,MRPL3,MRPL19,MRPL37,WARS2,MRPS15,NSUN4,DARS2,FASTKD2,FOXO3,MRPS14,MTRF1,MTERF2,MTIF3,MTERF4,MRPS2,TSFM,FASTKD3,AARS2,MRPS7,MRPS26,TRMT5,MTERF1,MRPS12,MRPL3…	ELAC2,POLRMT,EARS2,MRPL18,DAP3,TBRG4,GFM1
GO_MITOCHONDRIAL_TRANSLATION	GO:0032543	132	Up	5.138500675695891e-6	0.0012771490994257907	3	LARS2,MRPS10,MRPL43,GATB,MRPS35,MRPS24,IARS2,MRPS34,MRPL22,NOA1,MTIF2,MRPL28,MRPS33,MRPS18A,ALKBH1,UQCC1,MTG2,CDK5RAP1,MRPS31,EARS2,SARS2,MRPL4,MRPL32,C1QBP,MRPL27,MRPL51,MTRF1L,MRPL18,MRPL2,MRPS30,MRPS27,MRPL3,MRPL19,MRPL37,WARS2,MRPS15,NSUN4,DARS2,FASTKD2,MRPS14,MTRF1,MTIF3,MTERF4,MRPS2,TSFM,FASTKD3,AARS2,MRPS7,MRPS26,MRPS12,MRPL34,QRSL1,MRPS25,PTCD3,MRPL35,ERAL1,DAP3,MRPS36,MRPL44,MRPS9,MRPL47…	EARS2,MRPL18,DAP3,GFM1
GO_PURINE_NUCLEOBASE_BIOSYNTHETIC_PROCESS	GO:0009113	11	Up	5.261345127202593e-6	0.0012771490994257907	3	MTHFD1,MTHFD1L,PAICS,PPAT,PRPS1,GART,GMPS,HPRT1,SHMT1,ADA,APRT	MTHFD1,MTHFD1L,PAICS,ADA
GO_ANTIGEN_PROCESSING_AND_PRESENTATION_OF_PEPTIDE_ANTIGEN_VIA_MHC_CLASS_I	GO:0002474	92	Up	5.762206048964362e-6	0.0013550187662017758	2	PSMB1,HFE,PSMC4,PSMA4,VAMP3,CYBA,PSME4,ITGB5,PSMC5,PSME1,SNAP23,PSMD5,PSMD8,NCF4,PSMC6,PSMA3,PSMC1,PSMB5,PSMA6,PSME2,SEC23A,PSMA7,PSMD10,PSMD7,IKBKB,FCGRT,PSMA2,PSMD3,PSMD11,PSMD9,CLEC4A,LNPEP,SEC24A,PSMD14,NCF2,VAMP8,IDE,PSMF1,PSMB2,CANX,PSMA1,PSME3,CD36,PSMB7,ITGAV,SEC31A,SEC24B,TAPBPL,PSMB6,PSMA5,FCGR1A,SEC24D,SAR1B,MR1,SEC13,NCF1,FCER1G,PSMD4,PSMB4,ACE,AZGP1,PSMC2,PSMD6,ERAP1,ERAP2,CYBB,PSMC3…	PSMD14,NCF2,PSMF1,TAPBPL,CYBB,TAP2	ITGB5,ACE,ERAP1
GO_ESTABLISHMENT_OF_PROTEIN_LOCALIZATION_TO_CHROMOSOME	GO:0070199	24	Up	8.093175121179751e-6	0.001845489175359928	4	ACD,PIH1D1,CCT4,TCP1,POT1,DKC1,CCT7,NABP2,BRCA2,WRAP53,CCT6A,TERF1,ATM,CCT5,CCT8,LRWD1,CCT3,NIPBL,TERT,SPIDR,CCT2,ATR,SGF29,RUVBL2	TCP1,NABP2,WRAP53,CCT5,CCT3
GO_NEGATIVE_REGULATION_OF_TRIGLYCERIDE_CATABOLIC_PROCESS	GO:0010897	3	Down	9.586703010331517e-6	0.002121762945668961	10	GPLD1,SORL1,PLIN5		GPLD1,SORL1,PLIN5
GO_DNA_REPLICATION_INITIATION	GO:0006270	37	Up	1.111824307615769e-5	0.0023904222613739035	3	POLA2,WDR18,MCM10,MCM2,MCM6,ORC1,ORC6,CDC45,CDC6,CDC34,MCM5,POLE2,POLA1,NBN,MCM4,CCNE1,MCM3,POLE4,ORC2,ORC4,CDK2,WRNIP1,ORC3,TICRR,PRIM2,POLE3,LRWD1,ORC5,MCM7,CDT1,CCNE2,POLE,MCMDC2,PURA,PRIM1,RPA4,GMNC	MCM10,CDC6,TICRR
GO_NUCLEOSIDE_MONOPHOSPHATE_METABOLIC_PROCESS	GO:0009123	66	Up	1.601644462612225e-5	0.003347881828099165	3	AK2,PNKP,DLG1,NT5C2,MAGI3,CAD,AK6,UPRT,GMPR2,PRPS2,CDADC1,DHODH,IMPDH1,AK1,LHPP,DNPH1,RAD50,UMPS,DGUOK,AMPD2,AMPD1,TJP2,PAICS,PPAT,DUT,DCTD,UCK1,MPP1,AMPD3,CMPK2,RFK,NT5E,ATIC,AK7,UCK2,GUK1,CASK,PRPS1,AK3,DLG2,AK5,AK9,LRGUK,ADK,DCK,GART,CMPK1,AK4,GMPS,AK8,HPRT1,TK2,TK1,DTYMK,TYMS,SHMT1,IMPDH2,PFAS,UPP1,ENTPD8,ADA,UCKL1,CARD11,APRT,NT5M,ADSL	PAICS,DCTD,CMPK2,IMPDH2,PFAS,UPP1,ADA,NT5M
GO_RIBOSOMAL_LARGE_SUBUNIT_BIOGENESIS	GO:0042273	65	Up	1.753840443304922e-5	0.003566932252937713	5	LAS1L,RPL26L1,NOP16,MRTO4,NLE1,DDX18,RPL6,RPLP0,PES1,SNU13,RPL3,GTPBP4,FTSJ3,NOP2,PAK1IP1,MDN1,BRIX1,RPL24,ZNHIT6,EBNA1BP2,FASTKD2,GTF3A,RPL5,PPAN,DHX30,NIP7,WDR74,RPL35,RSL24D1,WDR12,RPL3L,URB1,RPL11,NVL,NHP2,RPL7L1,RPL10,RPL7,SURF6,RPL7A,HEATR3,MALSU1,RPL26,NOL9,RPL10L,MRPL1,RSL1D1,RPL38,ZNF622,MRPL11,RRS1,NPM1,DDX28,RPL35A,RPL14,NOC2L,RPF2,RPL12,RPL23A,SDAD1,RPL10A,EIF6,MRPL20,BOP1,ZNHIT3	NLE1,EBNA1BP2,PPAN,WDR74,NOC2L,BOP1
GO_RESPONSE_TO_INTERLEUKIN_1	GO:0070555	178	Up	1.9644553155122893e-5	0.003831363038951774	7	GCLC,TFPI,CD38,UPF1,CX3CL1,CCL26,SELE,PSMB1,PSMC4,ABCC2,VRK2,PSMA4,YTHDC2,CYBA,CUL1,TAB2,HYAL2,HDAC4,PSME4,RORA,FBXW11,EDN1,TOLLIP,PSMC5,IGBP1,ICAM1,IRAK3,PSME1,PSMD5,PSMD8,TAB1,RBX1,PSMC6,PSMA3,HIF1A,PSMC1,RPS6KA5,PSMB5,YY1,PSMA6,NFKBIA,PSME2,CD40,PSMA7,PSMD10,MAPK3,CCL22,CCL17,PSMD7,USP10,PYCARD,RIPK2,SFRP1,IKBKB,CACTIN,NOD1,CCL24,PSMA2,MAP3K8,PSMD3,PSMD11,CCL2,NFKB1,PSMD9,SKP1,HYAL1,IL1A,CCL20…	IL1A,CCL20,PSMD14,IL1R2,GBP1,IL1B,PSMF1,IL1RN,SQSTM1,GBP2,CXCL8,HAS2,HYAL3
GO_PROTEIN_LOCALIZATION_TO_CHROMOSOME_TELOMERIC_REGION	GO:0070198	28	Up	1.985689814207564e-5	0.003831363038951774	4	XRCC5,ATRX,TINF2,ACD,TNKS2,CCT4,TCP1,POT1,GNL3L,DKC1,TERF2,CCT7,NABP2,BRCA2,WRAP53,CCT6A,TERF1,ATM,CCT5,CCT8,CCT3,GNL3,TERT,CCT2,TERF2IP,TNKS,ATR,PINX1	TCP1,NABP2,WRAP53,CCT5,CCT3,PINX1
GO_TRANSLATIONAL_TERMINATION	GO:0006415	103	Up	2.9380792486272e-5	0.00552726158647992	3	UPF1,MRPS10,MRPL43,MRPS35,MRPS24,MRPS34,JMJD4,MRPL22,MRPL28,OGFOD1,MRPS33,MRPS18A,MRPS31,GSPT1,MRPL4,MRPL32,MRPL27,MRPL51,MTRF1L,MRPL18,MRPL2,MRPS30,MRPS27,MRPL3,MRPL19,MRPL37,MRPS15,GLE1,MRPS14,MTRF1,ETF1,MRPS2,MRPS7,MRPS26,MRPS12,MRPL34,C12orf65,MRPS25,PTCD3,MRPL35,EIF5A,ERAL1,DAP3,MRPS36,MRPL44,MRPS9,MRPL47,MRPL50,MRPL15,MRPL24,MRPL9,MRPS5,MRPS28,MRRF,MRPL49,MRPL39,OXA1L,N6AMT1,MRPL17,MRPL10,M…	MRPL18,GLE1,DAP3
GO_TRNA_METABOLIC_PROCESS	GO:0006399	157	Up	3.2551477889591025e-5	0.005974387100467621	3	ELAC2,LARS2,NSUN2,METTL1,TRIT1,TARBP1,GATB,ADAT1,TRMT11,THUMPD1,IARS2,FTSJ1,CPSF1,HSD17B10,TRNT1,EXOSC7,DDX1,SEPHS1,METTL2A,TRMT6,PUS7,OSGEP,RTCB,TRMU,ALKBH1,CDK5RAP1,CSTF2,EARS2,MTFMT,POP1,SARS2,TRMT1,POP4,DUS4L,PTCD1,AIMP2,EXOSC3,TRDMT1,SEPSECS,ELP4,PUS3,HARS2,THG1L,THADA,FARSB,WARS2,DARS2,EXOSC8,TRMT1L,TRMT13,METTL8,EXOSC9,MOCS3,AARS2,RPP40,EEF1E1,DTD1,TRMT5,OSGEPL1,DTD2,GTPBP3,QRSL1,EXOSC2,GR…	ELAC2,EARS2,TRMT1,PUS3,RPP25,FARSA
GO_DNA_DEPENDENT_DNA_REPLICATION	GO:0006261	140	Up	3.427104469093111e-5	0.006121728666917774	3	RECQL,UPF1,LIG3,DBF4,REV3L,WIZ,DDX11,POLA2,RFC1,BOD1L1,PNKP,RRM2B,RFC2,RAD51,POLQ,POLD1,WDR18,MCM10,NUCKS1,POLB,MCM2,TIPIN,MCM6,POLD3,FGFR1,THOC1,EXD2,ZMPSTE24,ATRX,ORC1,ORC6,CDC45,CDC6,CDC7,CDC34,MCM5,POLE2,GINS1,SAMHD1,POLA1,DNAJA3,NBN,MCM4,CCNE1,LIG1,SSBP1,RPA3,POLD2,RECQL5,ZPR1,CDK2AP1,RFC5,TIMELESS,AICDA,MCM9,FBXO5,MCM3,GMNN,MSH3,BCL6,POLE4,ORC2,ORC4,RPA2,ZRANB3,CDK2,WRNIP1,MGME1,HELB,CHTF18…	POLD1,MCM10,CDC6,DNAJA3,ZPR1,RPA2,DSCC1,TICRR,EME1	REV3L
GO_GLYCOLYTIC_PROCESS_THROUGH_FRUCTOSE_6_PHOSPHATE	GO:0061615	25	Up	3.498130666810157e-5	0.006121728666917774	3	PFKP,PKM,ENO1,PGK1,GPI,GCK,GALK1,ENO3,ALDOC,GAPDH,TPI1,ENO2,ALDOB,FOXK2,PFKL,ALDOA,PFKM,HK1,ADPGK,HK2,PGAM2,FOXK1,PGM2L1,PGAM1,BPGM	PFKP,ENO1,PGK1
GO_CELL_CYCLE_DNA_REPLICATION	GO:0044786	63	Up	3.708720982923659e-5	0.0063427557719319405	3	UPF1,DBF4,WIZ,POLA2,RFC1,RFC2,RAD51,POLD1,MCM2,TIPIN,MCM6,POLD3,FGFR1,ZMPSTE24,ATRX,CDC45,CDC7,MCM5,POLE2,GINS1,POLA1,MCM4,LIG1,RPA3,POLD2,ZPR1,RFC5,AICDA,FBXO5,MCM3,GMNN,BCL6,POLE4,RPA2,INO80,E2F8,RPA1,TERF2,PCNA,RFC3,ORC3,DNA2,BRCA2,PRIM2,TERF1,POLE3,DONSON,DBF4B,SENP2,RFC4,E2F7,MCM7,CDT1,FEN1,POLD4,ATAD5,POLE,CHEK2,NUGGC,PRIM1,ZNF830,RTEL1,DACH1	POLD1,ZPR1,RPA2
GO_SCARNA_LOCALIZATION_TO_CAJAL_BODY	GO:0090666	5	Up	4.911769423296657e-5	0.0082135699800683	4	CCT4,TCP1,DKC1,WRAP53,CCT2	TCP1,WRAP53
GO_RIBONUCLEOSIDE_MONOPHOSPHATE_METABOLIC_PROCESS	GO:0009161	46	Up	5.1762768028527444e-5	0.008467713682927588	3	AK2,DLG1,NT5C2,MAGI3,CAD,UPRT,GMPR2,PRPS2,DHODH,IMPDH1,AK1,LHPP,UMPS,AMPD2,AMPD1,TJP2,PAICS,PPAT,UCK1,MPP1,AMPD3,RFK,NT5E,ATIC,UCK2,GUK1,CASK,PRPS1,AK3,DLG2,AK9,LRGUK,ADK,GART,CMPK1,AK4,GMPS,HPRT1,IMPDH2,PFAS,UPP1,ADA,UCKL1,CARD11,APRT,ADSL	PAICS,IMPDH2,PFAS,UPP1,ADA
GO_DE_NOVO_IMP_BIOSYNTHETIC_PROCESS	GO:0006189	6	Up	5.7077834641418915e-5	0.009138525652695264	3	PAICS,PPAT,ATIC,GART,PFAS,ADSL	PAICS,PFAS
GO_REGULATION_OF_ACUTE_INFLAMMATORY_RESPONSE	GO:0002673	34	Up	6.180594000962665e-5	0.009689368720259179	6	BTK,PTGER3,FCGR2B,PTGS2,GSTP1,OSM,RHBDD3,PARK7,ASH1L,TNFSF11,IL1B,C3,FFAR2,CCR7,F12,PPARG,IL6ST,EDNRB,IL6,TNFRSF11A,OSMR,ADAM8,FCER1G,NLRP3,ADORA1,DNASE1L3,KLKB1,IL20RB,ZP3,C2CD4A,HLA-E,C2CD4B,DNASE1,TNF	PTGS2,IL1B,IL20RB,ZP3
GO_MITOCHONDRIAL_TRANSLATIONAL_TERMINATION	GO:0070126	88	Up	6.686346481680588e-5	0.010132099564102302	3	MRPS10,MRPL43,MRPS35,MRPS24,MRPS34,MRPL22,MRPL28,MRPS33,MRPS18A,MRPS31,MRPL4,MRPL32,MRPL27,MRPL51,MTRF1L,MRPL18,MRPL2,MRPS30,MRPS27,MRPL3,MRPL19,MRPL37,MRPS15,MRPS14,MTRF1,MRPS2,MRPS7,MRPS26,MRPS12,MRPL34,MRPS25,PTCD3,MRPL35,ERAL1,DAP3,MRPS36,MRPL44,MRPS9,MRPL47,MRPL50,MRPL15,MRPL24,MRPL9,MRPS5,MRPS28,MRRF,MRPL49,MRPL39,OXA1L,MRPL17,MRPL10,MRPL55,MRPS18C,GFM2,MRPL16,MRPL1,MRPL36,MRPL13,CHCHD1,MRP…	MRPL18,DAP3
GO_INNATE_IMMUNE_RESPONSE_ACTIVATING_CELL_SURFACE_RECEPTOR_SIGNALING_PATHWAY	GO:0002220	102	Up	6.732292069170964e-5	0.010132099564102302	6	CREBBP,PSMB1,FYN,PSMC4,PSMA4,CUL1,TAB2,PSME4,PRKACA,FBXW11,ICAM3,PAK3,FCN1,PSMC5,PSME1,PSMD5,PSMD8,TAB1,EP300,PSMC6,PSMA3,PSMC1,RPS6KA5,PSMB5,PSMA6,PSME2,PSMA7,PSMD10,PSMD7,IKBKB,RELB,PSMA2,PSMD3,ICAM2,PSMD11,NFKB1,PSMD9,CLEC4A,SKP1,PSMD14,MUC5B,PSMF1,PSMB2,FFAR2,PSMA1,PSME3,RAF1,CLEC10A,KRAS,MAP3K7,PSMB7,PDPK1,PSMB6,BCL10,PRKACB,PSMA5,MUC4,PAK1,TAB3,FCER1G,PSMD4,PSMB4,PSMC2,PSMD6,PRKCD,SYK,PSMC3…	PSMD14,PSMF1,CLEC4E,MUC21	MUC15
GO_ISOPRENOID_BIOSYNTHETIC_PROCESS	GO:0008299	27	Up	6.969662221363445e-5	0.010283668277599986	3	IDI1,DHRS9,MVK,HMGCS1,HMGCR,RBP1,DHDDS,ALDH8A1,RDH10,SRD5A3,ALDH1A2,HMGCS2,BCO1,CYP1A1,CRABP2,IDI2,PDSS1,GGPS1,NUS1,LSS,FDPS,PMVK,PDSS2,MVD,COQ2,ALDH1A3,AKR1C3	HMGCS1,HMGCR,CYP1A1,MVD
GO_PTERIDINE_CONTAINING_COMPOUND_BIOSYNTHETIC_PROCESS	GO:0042559	13	Up	7.963459613743913e-5	0.011524044921812103	3	MTHFD1,SPR,MTHFD1L,GCH1,PCBD2,MTHFS,FPGS,ATIC,PTS,QDPR,GART,PCBD1,DHFR	MTHFD1,MTHFD1L
GO_KERATINOCYTE_DIFFERENTIATION	GO:0030216	166	Up	9.252100628300049e-5	0.01313623721282224	1	WNT16,CYP26B1,PAX6,CAPN1,PRKCH,DSG2,PRSS8,FOXC1,PKP2,CDH3,ROCK1,CBFB,TP63,TSG101,FOSL2,PKP1,GRHL2,TGM1,KRT31,DSP,IFT74,STK4,JAG1,TGM5,ASAH1,CNFN,KRT23,KRT32,FOXN1,EXPH5,CYP27B1,KRT18,VDR,PERP,WNT5A,ERRFI1,IRF6,PPL,MSX2,CSTA,PI3,NCOA3,SRSF6,EREG,MED1,TGM3,OVOL2,CAPNS1,KRT36,SGPP1,BCL11B,ZFP36,KRT17,PALLD,LATS1,KRT34,KRT33B,SPINK5,PPHLN1,GRHL1,ROCK2,DSC2,DSG3,DSC3,ANXA1,CTSL,KRT7,FLNB,SCEL,CTSV,NUM…	PRSS8,TGM1,TGM5,KRT23,CYP27B1,SCEL,ABCA12,SPRR2D,KRT80,KRT24,SPRR1B,SPRR1A,SFN,ALOX15B,KRT6A,TRIM16,SPRR2A,SPRR2F	YAP1,RUNX1
GO_REGULATION_OF_FEVER_GENERATION	GO:0031620	7	Up	9.502058337130288e-5	0.013241294256834336	6	PTGER3,PTGS2,TNFSF11,IL1B,EDNRB,TNFRSF11A,TNF	PTGS2,IL1B
GO_REGULATION_OF_OVARIAN_FOLLICLE_DEVELOPMENT	GO:2000354	6	Up	1.0766003928054027e-4	0.014729850828837555	1	AMH,GNRH1,UMODL1,HYAL3,ZP3,SRC	AMH,HYAL3,ZP3
GO_POSITIVE_REGULATION_OF_ACUTE_INFLAMMATORY_RESPONSE	GO:0002675	23	Up	1.1391576726445914e-4	0.015307431226161697	6	BTK,PTGER3,PTGS2,OSM,PARK7,TNFSF11,IL1B,C3,FFAR2,CCR7,F12,IL6ST,IL6,TNFRSF11A,OSMR,ADAM8,FCER1G,KLKB1,ZP3,C2CD4A,HLA-E,C2CD4B,TNF	PTGS2,IL1B,ZP3
GO_POSITIVE_REGULATION_OF_PROSTAGLANDIN_BIOSYNTHETIC_PROCESS	GO:0031394	4	Up	1.1929762126772232e-4	0.01574937894806334	3	CD74,PTGS2,IL1B,ANXA1	PTGS2,IL1B
GO_GLUCOSE_CATABOLIC_PROCESS	GO:0006007	30	Up	1.4330831224545966e-4	0.018593018097363516	3	BAD,PFKP,PKM,ENO1,TIGAR,PGK1,GPI,GCK,ENO3,ALDOC,GAPDH,TPI1,ENO2,SLC25A12,PFKFB2,ALDOB,TP53,FOXK2,PFKL,ALDOA,PFKM,HK1,ADPGK,HK2,LRP5,PGAM2,FOXK1,PGM2L1,PGAM1,BPGM	PFKP,ENO1,PGK1
GO_REGULATION_OF_DNA_DIRECTED_DNA_POLYMERASE_ACTIVITY	GO:1900262	7	Up	1.46209206291218e-4	0.01864786910748162	3	RFC2,RFC5,CHTF18,RFC3,DSCC1,RFC4,CHTF8	DSCC1
GO_IMP_BIOSYNTHETIC_PROCESS	GO:0006188	10	Up	1.504890415419682e-4	0.01887383396005518	3	AMPD2,AMPD1,PAICS,PPAT,AMPD3,ATIC,GART,HPRT1,PFAS,ADSL	PAICS,PFAS
GO_EPITHELIAL_TUBE_BRANCHING_INVOLVED_IN_LUNG_MORPHOGENESIS	GO:0060441	26	Down	1.5620675137775048e-4	0.01926976728061594	1	TNC,FGFR2,CELSR1,CTSZ,LAMA1,ESRP2,CTSH,WNT2,HOXA5,RDH10,BMP4,SOX9,FOXA1,KRAS,WNT2B,SPRY2,NKX2-1,YAP1,DLG5,VANGL2,SPRY1,HHIP,SHH,CTNNB1,DAG1,TNF		TNC,FGFR2,CELSR1,YAP1,VANGL2
GO_DISTAL_CONVOLUTED_TUBULE_DEVELOPMENT	GO:0072025	2	Up	1.6073980516039037e-4	0.019509145706966734	1	CALB1,PAX8	PAX8
GO_TRNA_PROCESSING	GO:0008033	119	Up	1.6349304957877038e-4	0.01952833647746424	3	ELAC2,NSUN2,METTL1,TRIT1,TARBP1,ADAT1,TRMT11,THUMPD1,FTSJ1,CPSF1,HSD17B10,TRNT1,DDX1,SEPHS1,METTL2A,TRMT6,PUS7,OSGEP,RTCB,TRMU,ALKBH1,CDK5RAP1,CSTF2,MTFMT,POP1,TRMT1,POP4,DUS4L,PTCD1,TRDMT1,ELP4,PUS3,THG1L,THADA,TRMT1L,TRMT13,METTL8,MOCS3,AARS2,RPP40,TRMT5,OSGEPL1,GTPBP3,GRSF1,ELP3,THUMPD3,ANKRD16,ELP2,MTO1,NAT10,C2orf49,TRMO,ALKBH8,THUMPD2,SSB,ELAC1,DUS3L,CTU1,TPRKB,TRMT10A,FARS2,CDKAL1,RPP30,TR…	ELAC2,TRMT1,PUS3,RPP25
GO_NUCLEOTIDE_SALVAGE	GO:0043173	12	Up	1.7423737120276573e-4	0.02048650341095019	3	AMPD2,AMPD1,UCK1,AMPD3,UCK2,NAPRT,ADK,HPRT1,UPP1,ADA,UCKL1,APRT	NAPRT,UPP1,ADA
GO_OUTER_DYNEIN_ARM_ASSEMBLY	GO:0036158	12	Down	1.874247644436074e-4	0.021483236540955554	5	ZMYND10,DNAH5,CCDC114,DNAL1,DNAI1,LRRC6,LRRC49,DNAAF1,DNAAF5,ARMC4,DNAI2,CCDC151		CCDC151
GO_TELOMERE_ORGANIZATION	GO:0032200	144	Up	1.8842440022632113e-4	0.021483236540955554	5	UPF1,ERCC1,POLA2,RFC1,PNKP,PARP3,RFC2,RAD51,POLD1,PRKCQ,SP100,SMG6,XRCC1,MAP2K7,SIRT6,POLD3,XRCC5,RIF1,HSP90AA1,ATRX,MAP3K4,MAPKAPK5,HNRNPC,TINF2,HSP90AB1,MAPK1,TFIP11,POLE2,TELO2,APEX1,POLA1,MAPK3,ACD,NBN,DOT1L,CCNE1,RPA3,POLD2,TNKS2,RAD51C,GAR1,PTGES3,RFC5,RAD50,XRN1,POLE4,CCT4,SMG7,NEK2,RPA2,DCLRE1B,YLPM1,TCP1,HNRNPA2B1,XRCC3,POT1,TEP1,GNL3L,DKC1,SLX1A,RPA1,TERF2,PCNA,RFC3,NAT10,HNRNPA1,PKIB,C…	POLD1,PTGES3,RPA2,TCP1,NABP2,WRAP53,CCT5,CCT3,EXO1,PINX1
GO_MICROTUBULE_BUNDLE_FORMATION	GO:0001578	83	Down	1.9162319369344201e-4	0.021521858694673896	5	ZMYND10,MARK4,ZNF207,SPAST,DNAH5,CC2D2A,CLASP1,CAPN6,MAP2,TEKT2,AAAS,PLA2G3,TTLL1,MAPRE1,RP1,SPAG1,CCDC114,TTC26,CCSER2,NEURL1,RSPH4A,KIF20A,IQCG,DNAH1,ARMC2,DNAH7,UBE2B,DNAL1,DNAI1,BBS2,LRRC6,MAP1S,CLIP1,MAP1B,PSRC1,NAV1,CDK5RAP2,NUMA1,LRRC49,CCDC65,GAS8,CCDC40,TPGS1,CFAP74,SPAG16,CCDC39,DNAAF1,LRGUK,SPAG17,HYDIN,DRC1,TPPP3,RSPH1,CFAP157,TRIM46,CFAP100,DNAAF5,DNAAF2,PLK1,NCKAP5L,DNAAF3,MTCL1,ARM…	PLA2G3	DNAH7,CFAP100,CCDC151
GO_CELLULAR_RESPONSE_TO_GONADOTROPIN_STIMULUS	GO:0071371	14	Up	1.986186906979134e-4	0.021815090598828652	11	GCLC,GCLM,SLC5A5,PPARGC1A,HMGCS1,INHBA,PAX8,POR,GATA6,CCNA2,STAR,NOTCH1,NSMF,EFNA5	HMGCS1,INHBA,PAX8
GO_POSITIVE_REGULATION_OF_UNSATURATED_FATTY_ACID_BIOSYNTHETIC_PROCESS	GO:2001280	6	Up	2.0092073882397758e-4	0.021815090598828652	3	CD74,PTGS2,ABCD1,IL1B,ANXA1,ABCD2	PTGS2,IL1B
GO_MYELOID_LEUKOCYTE_MEDIATED_IMMUNITY	GO:0002444	496	Up	2.0293107533794094e-4	0.021815090598828652	2	FGR,FUCA2,ENPP4,AOC1,KMT2E,ITGAL,LAMP2,ALDH3B1,PSMB1,MGST1,MMP25,PRSS3,BTK,PLAUR,TYROBP,LTF,ALOX5,MVP,DNASE1L1,CAPN1,SLC11A1,SERPINB1,ERP44,DERA,RNASET2,CD44,TNFRSF1B,GRN,LRRC7,GAB2,ATP6V0A1,VCL,TIMP2,AGA,C12orf4,HEXB,CYBA,HEBP2,SERPINB3,GDI2,ATP11B,SLC2A3,ACAA1,SPHK2,CTSA,CNN2,CDK13,CD84,PKM,RHOA,ROCK1,ATP11A,KCNAB2,RAB27A,WDR1,FCGR2B,STK10,AP1M1,PLD1,RAB7A,STXBP2,IL4R,TOLLIP,XRCC5,CEACAM1,PGM1,…	SERPINB1,GDI2,SLC2A3,CEACAM1,RAB10,PLA2G3,COTL1,PDAP1,PSMD14,ADGRE2,TICAM1,CD68,TMBIM1,RAC1,ANXA3,NAPRT,PDXK,CYBB,PA2G4,IMPDH2,SERPINA1,HBB	SYNGR1,BST1,ATP8A1,ACE,AGL,CALML5,METTL7A
GO_INTRACILIARY_TRANSPORT	GO:0042073	48	Down	2.1035087082914107e-4	0.022129923281781438	4	IFT88,IFT80,KIFAP3,PCM1,RABL2B,HSPB11,TNPO1,KIF3C,DYNLL1,IFT74,IFT27,TRIP11,IFT52,KIF3B,CLUAP1,TTC26,IFT20,MAK,IFT57,SSX2IP,IFT46,WDR35,IFT43,IFT81,TTC21B,DYNLRB1,IFT22,KIF3A,LCA5,IFT172,DYNC2LI1,ARL3,CEP131,RPGR,LCA5L,WDR19,IFT122,TUB,TTC21A,DYNLRB2,SSNA1,BBS12,DYNC2H1,IFT140,TTC30B,TTC30A,TRAF3IP1,DYNLL2		IFT81
GO_FOLIC_ACID_CONTAINING_COMPOUND_BIOSYNTHETIC_PROCESS	GO:0009396	8	Up	2.1174145864295862e-4	0.022129923281781438	3	MTHFD1,MTHFD1L,GCH1,MTHFS,FPGS,ATIC,GART,DHFR	MTHFD1,MTHFD1L
GO_NUCLEOLAR_LARGE_RRNA_TRANSCRIPTION_BY_RNA_POLYMERASE_I	GO:0042790	12	Up	2.3664456936112267e-4	0.02439384088277326	3	DDX11,TCOF1,SMARCB1,PIH1D1,NCL,TAF1B,IPPK,SMARCA4,NOL11,PWP1,POLR1E,MTOR	TCOF1,IPPK,POLR1E
GO_NEGATIVE_REGULATION_OF_INTERLEUKIN_1_MEDIATED_SIGNALING_PATHWAY	GO:2000660	5	Up	2.431334343392189e-4	0.02472404180273814	7	IL1R2,IL6,IL1RN,OTUD4,ZNF675	IL1R2,IL1RN
GO_PYRIMIDINE_NUCLEOSIDE_MONOPHOSPHATE_METABOLIC_PROCESS	GO:0009129	15	Up	2.554643939790813e-4	0.025601748338005645	3	CAD,UPRT,CDADC1,DHODH,UMPS,DUT,DCTD,UCK1,UCK2,CMPK1,TYMS,SHMT1,UPP1,UCKL1,NT5M	DCTD,UPP1,NT5M
GO_PROTEIN_FOLDING	GO:0006457	191	Up	2.5856915264962514e-4	0.025601748338005645	12	FKBP4,HSPB6,NUDCD3,CD74,ERP44,GRN,HSPA5,DNAJC25,GNAI3,PDIA5,NFYC,DNAJA2,GNB5,CSNK2A2,LMAN1,DNAJC10,FKBP6,GNB1,HSP90AA1,PPIE,DNAJA1,ERO1B,GNAO1,PDRG1,FKBP1A,ERP29,GANAB,LTBP4,NUDC,DNAJB11,FKBP5,HSP90AB1,PPIL2,ST13,PSMC1,PFDN4,DNAJC5,CSNK2A1,RP2,DNAJC3,DNAJA3,SNRNP70,SGTA,PDCD5,CDC37,DNAJC2,DNAJB6,HSPB1,CDC37L1,BAG1,PPIF,RGS9,WFS1,GRPEL1,CRYAB,HSPA8,DNAJC4,CHORDC1,AIP,MLEC,PTGES3,GNB3,BAG2,HSPA9,PF…	FKBP4,DNAJB11,DNAJA3,PTGES3,HSPA9,TCP1,HSPD1,CCT5,CCT3,HSPA4L	DNAJC18
GO_EMBRYONIC_BODY_MORPHOGENESIS	GO:0010172	9	Down	2.6692840645816925e-4	0.026086185176593814	1	FUZ,PHLDB1,CDON,CLASP1,PHLDB2,ZNF281,CLASP2,IFT122,DAG1		PHLDB1,CDON
GO_GLUCOSE_6_PHOSPHATE_METABOLIC_PROCESS	GO:0051156	22	Up	2.7460565238611993e-4	0.02649240428468657	3	DERA,H6PD,TIGAR,NFE2L1,GPI,GCK,PGLS,G6PC3,PGD,RPIA,HKDC1,HK1,HK2,G6PD,TKT,PGM2,RBKS,PGAM1,TALDO1,SHPK,RPE,RPEL1
GO_MITRAL_VALVE_DEVELOPMENT	GO:0003174	10	Down	2.8540687782198506e-4	0.026658466952803238	1	BMPR1A,ACVR1,TWIST1,SOX4,SMAD6,NOTCH1,DCHS1,EFNA1,ZFPM1,BMPR2		DCHS1,BMPR2
GO_METANEPHRIC_GLOMERULUS_DEVELOPMENT	GO:0072224	8	Down	2.9072999568266884e-4	0.026658466952803238	1	PDGFB,EGR1,PDGFRA,OSR1,RET,LAMB2,CD34,LGR4		LAMB2,CD34,LGR4
GO_NEGATIVE_REGULATION_OF_CELL_CYCLE_PHASE_TRANSITION	GO:1901988	225	Up	2.931180274899842e-4	0.026658466952803238	8	MAD1L1,PSMB1,ZNF207,BRCA1,PSMC4,FHL1,SPDL1,PSMA4,MYO16,TPR,FOXN3,CUL1,PSME4,TRIP13,GTSE1,JADE1,CNOT4,RBL1,NDC80,CDC14B,ORC1,ZW10,BAX,PSMC5,UIMC1,AURKA,CNOT3,PCBP4,PSME1,CLSPN,CDC6,PSMD5,PSMD8,KLHL22,SUSD2,FBXO7,RBX1,EP300,PSMC6,PSMA3,PSMC1,PSMB5,PSMA6,PSME2,PSMA7,E2F1,PSMD10,RGCC,PSMD7,FBXO31,RBL2,NBN,FZR1,BABAM1,CDK6,CASP2,EZH2,PSMA2,PSMD3,CDK5RAP3,PSMD11,CCL2,CCND1,ANAPC15,PSMD9,CDKN1B,CNOT2,FB…	CDC6,E2F1,PSMD14,RPA2,PSMF1,CDK4,TICRR,CDKN2B,CDKN2A,SFN,PINX1	CDC14B
GO_DOUBLE_STRAND_BREAK_REPAIR_VIA_BREAK_INDUCED_REPLICATION	GO:0000727	11	Up	2.9536643918000067e-4	0.026658466952803238	3	MCM2,MCM6,CDC45,CDC7,MCM5,MCM4,MCM3,GINS2,GINS4,MCM7,MUS81
GO_COFACTOR_BIOSYNTHETIC_PROCESS	NA	205	Up	2.9610336056825893e-4	0.026658466952803238	NA	GCLC,PDK4,CIAPIN1,PDK2,GGCT,COX10,NADK,FYN,ELOVL5,SLC25A39,COX15,ALAS1,GCLM,MAT2B,CTNS,CYBA,MPC1,HAGH,ELOVL1,FECH,PDK3,COASY,ACSL4,MAOB,PTGS2,ACAT1,MOCOS,ACACB,CPOX,NFE2L1,MGST2,COQ9,PDPR,DLD,NUBP2,ACOT7,SCD,TECR,GGT5,GGT1,SLC25A1,SRRD,HSCB,TSPO,GSTZ1,MTHFD1,GSS,MLYCD,NUBP1,QPRT,ACSBG1,GCDH,NAMPT,NMRK1,GLRX3,PNPO,PDHX,COQ5,SLC11A2,TMEM14C,NUDT12,HSPA9,COQ10B,ABCB6,KYNU,NFE2L2,SPR,KMO,AKR1A1,ELOVL…	PTGS2,MTHFD1,HSPA9,MTHFD1L,CYP1A1,NAPRT,SLC7A11,PDXK,CYBB,ELOVL6,HMBS	PDK2,RGN,SCD5,HACD1,SLC5A8
GO_RESPONSE_TO_HERBICIDE	GO:0009635	12	Up	2.975828869150129e-4	0.026658466952803238	11	HTRA2,HNRNPA1,CYP1A1,STAR,ALAD,LCN2,MAPK13,ZC3H12A,TH,HSF1,DAXX,NEFL	CYP1A1,HSF1
GO_INTERLEUKIN_2_PRODUCTION	GO:0032623	58	Up	3.2225038862799404e-4	0.028528637346184178	1	CD4,SLC11A1,FOXP3,HOMER3,HDAC7,PRKCQ,NAV3,PTPRC,LAG3,EZR,ABL1,HOMER2,RIPK2,PRKD2,GATA3,CD83,PDE4D,CD86,IL1A,SPTBN1,GBP1,TNFAIP3,GPAM,SASH3,IL1B,TRAF2,ZFP36,SFTPD,VTCN1,ANXA1,HAVCR2,MAP3K7,IRF4,RPS3,IL18,VSIG4,FCER1G,RUNX1,STOML2,PRNP,MALT1,CLEC7A,KAT5,STAT5B,CD34,IL20RB,GLMN,TRAF6,PAWR,CD28,PDE4B,CARD9,IL1RAP,CARD11,PNP,CD247,CD3E,TRIM27	IL1A,GBP1,TNFAIP3,IL1B,IL18,IL20RB	RUNX1,CD34
GO_AMINE_METABOLIC_PROCESS	GO:0009308	120	Up	3.3373617915698314e-4	0.029201915676236024	3	AOC1,GDE1,PSMB1,PSMC4,CHDH,ABCC2,PSMA4,ATP2B4,PSME4,VPS35,MAOB,DRD4,SLC44A1,MOXD1,PSMC5,SMOX,SIRT4,PSME1,COMT,DHPS,PSMD5,PSMD8,HDAC10,PSMC6,PSMA3,PSMC1,PSMB5,PSMA6,PSME2,PSMA7,PSMD10,SMS,PSMD7,OAZ1,GCDH,PSMA2,PSMD3,PSMD11,AADAT,CHKA,PSMD9,PSMD14,ODC1,KYNU,PARK7,SRM,AGMAT,KMO,PDE1B,SARDH,AMD1,PSMF1,PSMB2,PNKD,PSMA1,TPH1,AANAT,SAT1,IDO1,PSME3,AOC3,AOC2,DMGDH,PSMB7,NAAA,TPH2,HDC,CYP1A1,SAT2,PSMB6,AZ…	PSMD14,SRM,PSMF1,CYP1A1,PAOX,SLC7A11	MOXD1
GO_DNA_REPLICATION	GO:0006260	252	Up	3.3969124078930585e-4	0.02938134007976467	3	RECQL,UPF1,LIG3,DBF4,NFIX,REV3L,WIZ,BRCA1,DDX11,POLA2,RFC1,BOD1L1,PNKP,RRM2B,RFC2,RAD51,POLQ,WAPL,POLD1,WDR18,MCM10,MAP2K4,NUCKS1,POLB,CDC42,MCM2,GLI2,TIPIN,MCM6,POLD3,FGFR1,THOC1,EXD2,ZMPSTE24,ATRX,ORC1,ORC6,SUPT16H,CLSPN,CDC45,CDC6,CDC7,CDC34,MCM5,POLE2,CINP,GINS1,SAMHD1,POLI,RBBP8,POLA1,RBBP7,DNAJA3,NBN,MCM4,RNASEH2A,CCNE1,GRWD1,LIG1,PPP2R1A,DNAJC2,SSBP1,RPA3,POLD2,GTPBP4,SMC3,RECQL5,TNFAIP1,Z…	POLD1,MCM10,GLI2,CDC6,DNAJA3,GRWD1,ZPR1,RPA2,RAC1,DSCC1,TICRR,EME1,EXO1,NT5M	REV3L,REV1,NPM2
GO_RESPONSE_TO_TYPE_I_INTERFERON	GO:0034340	79	Up	3.4796048018412474e-4	0.029717894356705764	7	SP100,IFI35,IP6K2,UBE2K,MAVS,OAS1,MUL1,HSP90AB1,TTLL12,SAMHD1,CACTIN,TYK2,CDC37,OAS3,OAS2,PTPN6,WNT5A,STAT1,IRF6,IFIT3,IFIT2,EGR1,TRIM6,ZBP1,IRF1,IRF3,IFI6,IRF5,BST2,XAF1,RSAD2,OASL,RNASEL,IRF4,NLRC5,IRF8,IFITM3,IFNAR1,MX1,IFNAR2,ADAR,JAK1,GBP2,DCST1,ABCE1,METTL3,IFI27,FADD,IRF2,TRIM56,STAT2,ISG20,MYD88,PTPN2,PTPN11,SCRIB,SETD2,SHMT2,MX2,TBK1,IRAK1,USP18,IFITM2,IRF7,YTHDF3,IFIT1,IFITM1,ISG15,PTPN…	IRF5,RSAD2,IFITM3,GBP2
GO_TRANSLATIONAL_ELONGATION	GO:0006414	127	Up	3.5148074388661966e-4	0.029717894356705764	3	MRPS10,MRPL43,MRPS35,MRPS24,MRPS34,MRPL22,MRPL28,MRPS33,MRPS18A,GTPBP1,ALKBH1,EEF1A2,MRPS31,EEF2K,EEF1D,MRPL4,MRPL32,CPEB3,MRPL27,DPH1,SEPSECS,MRPL51,MRPL18,HBS1L,MRPL2,MRPS30,MRPS27,ABTB1,MRPL3,EEF1B2,MRPL19,MRPL37,MRPS15,DPH5,MRPS14,MRPS2,TSFM,MRPS7,MRPS26,MRPS12,MRPL34,MRPS25,PTCD3,MRPL35,EEFSEC,EIF5A,ERAL1,DAP3,DPH2,MRPS36,DPH6,MRPL44,MRPS9,MRPL47,MRPL50,CPEB2,MRPL15,RPLP1,SECISBP2L,EIF4A3,MR…	EEF1A2,MRPL18,DAP3,DPH2,GFM1,DIO2
GO_HEMATOPOIETIC_STEM_CELL_DIFFERENTIATION	GO:0060218	78	Up	3.580759637424964e-4	0.02993912919069206	1	MEOX1,PSMB1,PSMC4,PSMA4,FOXC1,EIF2AK2,CBFB,PSME4,TCF3,ITCH,TP73,XRCC5,PSMC5,PUS7,PSME1,PSMD5,ABL1,PSMD8,SETD1A,OSM,PSMC6,PSMA3,PSMC1,PSMB5,PSMA6,PSME2,PSMA7,PSMD10,PSMD7,SFRP1,ERCC2,CDK6,PSMA2,GATA3,PSMD3,PSMD11,PSMD9,SRF,HSPA9,PSMD14,NFE2L2,KMT2A,MYB,PSMF1,PSMB2,PSMA1,PSME3,LMO2,PSMB7,YAP1,LMBR1L,TCF12,TP53,PSMB6,PSMA5,BATF,RUNX1,PSMD4,PSMB4,ACE,PSMC2,PSMD6,METTL3,PSMC3,LMO1,PSMD1,PSMD2,GATA2,HO…	MEOX1,ERCC2,HSPA9,PSMD14,PSMF1	YAP1,RUNX1,ACE
GO_PYRIMIDINE_NUCLEOSIDE_BIOSYNTHETIC_PROCESS	GO:0046134	14	Up	3.8251014832067006e-4	0.0316306468803631	3	TYMP,CAD,DHODH,UMPS,PUDP,UCK1,UCK2,DCK,CDA,TK2,TK1,DTYMK,UPP1,UCKL1	UPP1
GO_PROTEIN_LOCALIZATION_TO_CHROMOSOME	GO:0034502	75	Up	4.01694957636363e-4	0.032856027784930776	4	CENPQ,SPDL1,PARP3,WAPL,XRCC5,NDC80,ATRX,ZW10,ESR1,TINF2,MSH2,CTCF,ACD,PIH1D1,EZH2,TNKS2,MCM9,TTK,IK,CENPA,CCT4,RPA2,SLF2,TCP1,MCM8,POT1,MAU2,GNL3L,DKC1,RPA1,TERF2,SLF1,PPHLN1,CCT7,NABP2,BRCA2,RB1,WRAP53,CARM1,BOD1,CDCA5,CCT6A,HDAC8,CHMP7,TERF1,ATM,CCT5,BUB3,CCT8,LRWD1,LEMD2,CCT3,GNL3,NIPBL,TERT,RAD21,SPIDR,CCT2,TERF2IP,PLK1,CDT1,MIS12,CDK1,ESCO2,TRAPPC12,MTBP,TNKS,ATR,SGF29,AURKB,RCC2,SETD2,RUVBL…	CENPQ,RPA2,TCP1,NABP2,WRAP53,CCT5,CCT3,PINX1
GO_GLYCOSYL_COMPOUND_BIOSYNTHETIC_PROCESS	GO:1901659	39	Up	4.116944661845782e-4	0.033311837183214524	3	TYMP,CAD,PRTFDC1,MTAP,DHODH,NME3,NME4,IMPDH1,NME5,UMPS,AMD1,PUDP,UCK1,NT5E,NME7,UCK2,GUK1,ADK,DCK,CDA,TYW3,TYW5,GMPS,HPRT1,TK2,TK1,DTYMK,ADAL,LCMT2,NME6,IMPDH2,NME9,TRMT12,UPP1,ADA,UCKL1,APRT,NME1,NME2	IMPDH2,UPP1,ADA
GO_MITOCHONDRIAL_RNA_METABOLIC_PROCESS	GO:0000959	42	Up	4.4112833399084767e-4	0.03522517257164453	3	ELAC2,TRIT1,HSD17B10,TRNT1,POLRMT,CDK5RAP1,EARS2,SARS2,TFAM,WARS2,DARS2,FOXO3,SLIRP,MTERF2,MTERF4,AARS2,TRMT5,MTERF1,PRKAA1,GRSF1,MTO1,TBRG4,PNPT1,LRPPRC,FASTKD1,YARS2,TARS2,TRMT10A,PPARGC1B,MTERF3,SUPV3L1,TFB2M,TRMT10B,TRMT61B,SLC25A33,TEFM,TRMT10C,PDE12,PUS1,FASTKD5,CHCHD10,MRPL12	ELAC2,POLRMT,EARS2,TBRG4
GO_PROTEIN_LOCALIZATION_TO_NUCLEOLUS	GO:1902570	14	Up	4.480712662010771e-4	0.03522517257164453	4	POLR1A,BYSL,RAN,GLUL,NVL,TERT,WRN,NMD3,RRS1,NPM1,MCRS1,RPF2,NOL8,PINX1	BYSL,PINX1
GO_FOLIC_ACID_METABOLIC_PROCESS	GO:0046655	18	Up	4.493842613791195e-4	0.03522517257164453	3	MTHFD2,SLC46A1,MTHFD1,FOLR1,MTHFD1L,MTRR,ALDH1L2,MTHFS,FPGS,ALDH1L1,MTHFD2L,SLC25A32,FOLR2,SLC19A1,SHMT1,MTHFR,SHMT2,DHFR	MTHFD2,MTHFD1,MTHFD1L
GO_DNA_REPLICATION_CHECKPOINT	GO:0000076	16	Up	4.6915009436407915e-4	0.03639540680504841	8	TIPIN,ORC1,CLSPN,CDC45,CDC6,TIMELESS,HUS1,DNA2,TICRR,RAD17,NAE1,TOPBP1,CDT1,RAD9A,HUS1B,ZNF830	CDC6,TICRR
GO_REGULATION_OF_CELLULAR_KETONE_METABOLIC_PROCESS	GO:0010565	148	Up	4.817189333358775e-4	0.03698913238114774	3	PDK4,PDK2,ADIPOR2,PSMB1,MLXIPL,BRCA1,ELOVL5,PSMC4,CD74,NR1H3,PSMA4,DKK3,ATP2B4,DGAT2,PDK3,PSME4,SREBF1,ACADVL,PTGS2,ACACB,CEACAM1,NFE2L1,PIBF1,REST,PSMC5,SIRT4,PDPR,PSME1,COMT,PSMD5,SIRT1,PSMD8,PSMC6,PSMA3,GSTZ1,PSMC1,PSMB5,PSMA6,PSME2,PSMA7,TRIB3,PSMD10,ABCD1,LONP2,PSMD7,MLYCD,DKKL1,OAZ1,AKT2,CAV1,PSMA2,PRKAG2,ERLIN1,PSMD3,PSMD11,PPARGC1A,CPT1A,PSMD9,BMP5,SCAP,CLCN2,PSMD14,ACADL,ODC1,PARK7,PROX1…	PTGS2,CEACAM1,TRIB3,PSMD14,IL1B,PSMF1,SLC7A11,TYSND1	PDK2,SIRT1,RGN,PLIN5
GO_CELLULAR_RESPONSE_TO_BIOTIC_STIMULUS	GO:0071216	205	Up	5.026119656842497e-4	0.03814932215195676	11	TFPI,UPF1,CX3CL1,TBXA2R,PAF1,NOS2,BTK,LTF,CD6,ABCC2,NR1H3,VIM,TNFRSF1B,STAP1,HSPA5,TNIP3,SBNO2,RHOA,SIRT2,SMC1A,FCGR2B,SCARB1,TIGAR,CXCL2,MEF2C,GSK3B,ZMPSTE24,GSTP1,CHMP5,ICAM1,TREM2,ABL1,MAPK1,XBP1,TSPO,PABPN1,NFKBIA,CD40,HCK,BPI,MAPK3,PYCARD,RIPK2,NFKBIB,LILRB1,AKAP8,CACTIN,TGFB1,CARD8,HAMP,SERPINE1,MAPK8,CSF3,CCDC47,CCL2,HDAC5,PF4V1,NFKB1,WFS1,PPARGC1A,VDR,AICDA,SASH1,PPARD,MAPK14,LY86,PDE4D,C…	TREM2,IL1A,TNFAIP3,IL1B,TICAM1,CD68,CMPK2,CDK4,IL36G,IL1RN,IL18,EME1,CXCL3,CXCL10,CXCL11,CXCL8,HSF1	NOS2,PABPN1,CDK19,SIGIRR
GO_PYRUVATE_METABOLIC_PROCESS	GO:0006090	131	Up	5.182194887446452e-4	0.03814932215195676	3	PDK4,SLC4A1,PDK2,MLXIPL,IGF1,NUP160,TPR,NDC1,MPC1,HAGH,ME1,PFKP,PKM,PDK3,HDAC4,NUP133,ENO1,NUP37,SIRT6,TIGAR,PGM1,PSEN1,ME2,SEH1L,P2RX7,PDPR,DLD,NUP50,AAAS,NUP188,SLC16A8,GSTZ1,HIF1A,PCK2,RAE1,PGK1,NUP93,GPI,OGDH,PRKAG2,GCK,GALK1,ENO3,NUP88,ALDOC,PPARGC1A,PDHX,NUP98,IFNG,NUP107,GAPDH,TPI1,ENO2,LDHB,NUP155,PFKFB4,NR4A3,NUP43,ECD,PFKFB2,GLO1,NUP153,NUP85,NUP214,CBFA2T3,PDHA1,NUP210,PRKAA1,LDHA,SDS,…	PFKP,ENO1,P2RX7,PGK1,NUP210,SLC16A3,VDAC1	PDK2,CBFA2T3,FBP1
GO_REGULATION_OF_TRANSCRIPTION_INVOLVED_IN_G1_S_TRANSITION_OF_MITOTIC_CELL_CYCLE	GO:0000083	27	Up	5.193530966318532e-4	0.03814932215195676	3	ORC1,CDC45,CDC6,E2F1,POLA1,CCNE1,ZPR1,FBXO5,TFDP2,ID2,PCNA,CCNA1,RB1,BRD4,NPAT,BACH1,GFI1,E2F7,CDT1,E2F6,RRM2,KLF11,HINFP,TYMS,TFDP1,E2F4,DHFR	CDC6,E2F1,ZPR1
GO_MYELOID_LEUKOCYTE_ACTIVATION	GO:0002274	581	Up	5.248575087321654e-4	0.03814932215195676	2	FGR,FUCA2,ENPP4,AOC1,SLC7A2,KMT2E,ITGAL,LAMP2,CX3CL1,ALDH3B1,PSMB1,MGST1,MMP25,PRSS3,BTK,PLAUR,TYROBP,LTF,ALOX5,MVP,DNASE1L1,CAPN1,SLC11A1,CD74,SERPINB1,ERP44,DERA,NR1H3,RNASET2,CD44,IFNGR1,TNFRSF1B,GRN,LRRC7,GAB2,ATP6V0A1,VCL,STAP1,TIMP2,AGA,LCP2,C12orf4,HEXB,CYBA,HEBP2,SERPINB3,GDI2,ATP11B,SLC2A3,ACAA1,SPHK2,TSPAN32,CTSA,CNN2,SBNO2,CDK13,CD84,SPI1,PKM,RHOA,ROCK1,HYAL2,ATP11A,ADGRF5,KCNAB2,RORA,…	SERPINB1,GDI2,SLC2A3,CEACAM1,RAB10,TREM2,PLA2G3,COTL1,PDAP1,PSMD14,ADGRE2,TICAM1,CD68,TMBIM1,RAC1,ANXA3,HSPD1,NAPRT,IL18,PDXK,CYBB,CXCL8,PA2G4,IMPDH2,SERPINA1,HBB	SYNGR1,BST1,PREX1,ATP8A1,ENPP3,AGL,CALML5,METTL7A
GO_CRISTAE_FORMATION	GO:0042407	15	Up	5.304059000227861e-4	0.03814932215195676	5	DNAJC11,ADCK1,SAMM50,TAZ,CHCHD3,IMMT,AFG3L2,APOOL,PINK1,CHCHD6,OMA1,LETM1,APOO,UQCC3,CHCHD10	SAMM50,CHCHD3,LETM1
GO_INNER_DYNEIN_ARM_ASSEMBLY	GO:0036159	11	Down	5.354618099047286e-4	0.03814932215195676	5	ZMYND10,TEKT2,DNAH1,DNAH7,LRRC6,CCDC40,CCDC39,DNAAF1,CFAP100,DNAAF5,CFAP73		DNAH7,CFAP100
GO_PURINE_NUCLEOBASE_METABOLIC_PROCESS	GO:0006144	18	Up	5.355723110542127e-4	0.03814932215195676	3	KDM1A,MTHFD1,GMPR2,GDA,MTHFD1L,PAICS,PPAT,GMPR,AOX1,PRPS1,XDH,GART,GMPS,HPRT1,SHMT1,DPYD,ADA,APRT	MTHFD1,MTHFD1L,PAICS,ADA
GO_PTERIDINE_CONTAINING_COMPOUND_METABOLIC_PROCESS	GO:0042558	32	Up	5.48806962238066e-4	0.03814932215195676	3	MTHFD2,SLC46A1,FOLH1,MTHFD1,FOLR1,SPR,MTR,MTHFD1L,MTRR,GCH1,PCBD2,ALDH1L2,MTHFS,FPGS,GGH,ATIC,ALDH1L1,PTS,QDPR,GART,FTCD,MTHFD2L,SLC25A32,FOLR2,PCBD1,SLC19A1,TYMS,SHMT1,MTHFR,PIPOX,SHMT2,DHFR	MTHFD2,MTHFD1,MTHFD1L
GO_CELLULAR_RESPONSE_TO_HEAT	GO:0034605	123	Up	5.522796624703399e-4	0.03814932215195676	11	FKBP4,CREBBP,HSF2,NUP160,HSPA5,TPR,CAMK2B,NDC1,ATXN3,NUP133,PRKACA,PTGS2,NUP37,HSP90AA1,GSK3B,SEH1L,NUP50,AAAS,NUP188,HSP90AB1,SIRT1,MAPK1,HMOX1,EP300,RAE1,SLC52A3,RBBP7,HSF4,MAPK3,NUP93,STUB1,DNAJC2,TFEC,DNAJB6,RPA3,BAG1,NUP88,YWHAE,CRYAB,HSPA8,CHORDC1,NUP98,PTGES3,TRPV4,NUP107,ST8SIA1,BAG2,HSPA9,NUP155,FGF1,IL1A,HTRA2,PDCL3,SUMO1,RPA2,NUP43,HSPH1,CDKN1A,NUP153,NUP85,HSPA2,NUP214,ANO1,DNAJB1,NUP…	FKBP4,PTGS2,PTGES3,HSPA9,IL1A,RPA2,NUP210,HSPB8,CXCL10,HSF1	CAMK2B,SIRT1,CD34
GO_MITOTIC_CYTOKINETIC_PROCESS	GO:1902410	23	Up	5.537659134646763e-4	0.03814932215195676	8	RHOA,CHMP2B,CHMP5,CHMP4B,KIF20A,CHMP3,VPS4B,CHMP2A,CHMP1A,VPS4A,CEP55,KIF20B,ARF1,CHMP7,MITD1,CHMP4C,CNTROB,PDCD6IP,CHMP6,KLHDC8B,NUP62,CHMP4A,CHMP1B
GO_NADH_METABOLIC_PROCESS	GO:0006734	36	Up	5.572509427373227e-4	0.03814932215195676	13	MDH1,PFKP,PKM,ENO1,TIGAR,PGK1,GPI,GCK,ENO3,ALDOC,GAPDH,TPI1,ENO2,NUDT12,GPD2,SLC25A12,ALDOB,MDH1B,TP53,FOXK2,PFKL,MDH2,ALDOA,PFKM,HK1,ADPGK,HK2,PGAM2,FOXK1,VCP,PGM2L1,NUDT13,GPD1,PGAM1,BPGM,NUDT17	PFKP,ENO1,PGK1
GO_REGULATION_OF_SYNAPSE_STRUCTURAL_PLASTICITY	GO:0051823	8	Down	5.576645098624908e-4	0.03814932215195676	14	CAMK2B,CDC42,DMPK,CAMK1,DRD2,PPP1R9A,FRMPD4,SHANK3		CAMK2B,PPP1R9A,FRMPD4
GO_PIGMENT_BIOSYNTHETIC_PROCESS	GO:0046148	49	Up	5.644309253651571e-4	0.03826434876912439	15	COX10,SLC25A39,COX15,ALAS1,CTNS,CDH3,FECH,DCT,CPOX,NFE2L1,DDT,SRRD,TSPO,MTHFD1,GPR143,OCA2,RAPGEF2,SLC11A2,TMEM14C,WNT5A,MTHFD1L,GIPC1,CITED1,UROD,PAICS,PPAT,IREB2,PPOX,SLC25A38,TRPC1,PRPS1,ALAD,SLC7A11,APPL1,GART,GMPS,SLC45A2,FXN,HPRT1,ZEB2,SHMT1,IBA57,PMEL,UROS,ADA,MYO5A,APRT,HMBS,MC1R	MTHFD1,MTHFD1L,PAICS,SLC7A11,ADA,HMBS
GO_IMP_METABOLIC_PROCESS	GO:0046040	11	Up	6.133596742493291e-4	0.04121010311362679	3	NT5C2,AMPD2,AMPD1,PAICS,PPAT,AMPD3,ATIC,GART,HPRT1,PFAS,ADSL	PAICS,PFAS
GO_EPITHELIAL_CILIUM_MOVEMENT_INVOLVED_IN_DETERMINATION_OF_LEFT_RIGHT_ASYMMETRY	GO:0060287	9	Down	6.256908063655313e-4	0.04166657803451879	5	OFD1,RFX3,DNAH11,NPHP3,LRRC6,CCDC40,CCDC39,DNAAF1,CFAP53
GO_NEGATIVE_REGULATION_OF_VIRAL_GENOME_REPLICATION	GO:0045071	52	Up	6.333870507205202e-4	0.04180130417824806	16	LTF,EIF2AK2,MAVS,OAS1,CCNK,SRPK1,APOBEC3H,VAPA,ZC3HAV1,OAS3,OAS2,AICDA,PROX1,TRIM6,SLPI,APOBEC3A,APOBEC3F,EIF2AK4,ILF3,BST2,TRIM28,INPP5K,MORC2,RSAD2,OASL,SRPK2,RNASEL,IFITM3,SETDB1,TNIP1,HMGA2,IFIT5,MX1,IFI16,ZC3H12A,FAM111A,ISG20,BANF1,PARP10,APOBEC3B,AEN,IFITM2,IFIT1,IFITM1,ISG15,PLSCR1,MPHOSPH8,TNF,APOBEC3G,APOBEC3D,APOBEC3C,CCL5	APOBEC3A,RSAD2,IFITM3,TNIP1,APOBEC3B
GO_RESPONSE_TO_HEAT	GO:0009408	157	Up	6.388239176742228e-4	0.04180130417824806	11	GCLC,FKBP4,CREBBP,IGF1,ABCC2,HSF2,NUP160,HSPA5,TPR,CAMK2B,NDC1,ATXN3,NUP133,DNAJA2,EIF2B3,PRKACA,PTGS2,NUP37,MAP2K7,HSP90AA1,GSK3B,SEH1L,DNAJA1,NOS1,NUP50,AAAS,NUP188,HSP90AB1,SIRT1,MAPK1,HMOX1,EP300,RAE1,SLC52A3,RBBP7,HSF4,MAPK3,NUP93,STUB1,DNAJA3,DNAJC2,TFEC,DNAJB6,RPA3,BAG1,CXCL12,RPS6KB1,NUP88,YWHAE,CRYAB,HSPA8,CHORDC1,CALCA,NUP98,PTGES3,TRPV4,EIF2B1,NUP107,ST8SIA1,BAG2,HSPA9,NUP155,FGF1,IL1A…	FKBP4,PTGS2,DNAJA3,PTGES3,HSPA9,IL1A,RPA2,NUP210,HSPB8,CXCL10,HSF1	CAMK2B,SIRT1,TP53INP1,CD34
GO_NEGATIVE_REGULATION_OF_INTRINSIC_APOPTOTIC_SIGNALING_PATHWAY_IN_RESPONSE_TO_OSMOTIC_STRESS	GO:1902219	4	Up	6.638738817697427e-4	0.042564359002643576	11	YBX3,PTGS2,ARHGEF2,BDKRB2	PTGS2
GO_POSITIVE_REGULATION_OF_VASCULAR_ENDOTHELIAL_GROWTH_FACTOR_PRODUCTION	GO:0010575	25	Up	6.647677188137904e-4	0.042564359002643576	1	NOX1,BRCA1,ISL1,RORA,PTGS2,HIF1A,TGFB1,C5,IL1A,IL1B,C3,ATF4,IL6ST,IL6,SULF1,CYP1B1,ARNT,ADORA2B,C3AR1,EIF2AK3,HPSE,CCBE1,CXCL17,SULF2,C5AR1	PTGS2,IL1A,IL1B,CYP1B1
GO_CYTOKINETIC_PROCESS	GO:0032506	39	Up	6.674544003072348e-4	0.042564359002643576	8	ANLN,SPAST,RHOA,CHMP2B,CHMP5,MYH9,CHMP4B,KIF20A,ECT2,RTKN,CHMP3,VPS4B,ANXA11,SNX9,CHMP2A,CHMP1A,VPS4A,SPIRE1,KIF23,CEP55,KIF20B,ARF1,BIN3,CHMP7,MITD1,ALKBH4,RACGAP1,CHMP4C,CNTROB,PDCD6IP,SNX33,CHMP6,SNX18,AURKB,KLHDC8B,SPIRE2,NUP62,CHMP4A,CHMP1B
GO_HEAT_GENERATION	GO:0031649	15	Up	6.946949416944595e-4	0.04392923896009082	1	ADRB1,PTGER3,PTGS2,NMU,ARRDC3,IL1A,TNFSF11,IL1B,SLC27A1,EDNRB,TNFRSF11A,ADRB2,ABAT,TRPV1,TNF	PTGS2,IL1A,IL1B	ADRB1
GO_RESPONSE_TO_GONADOTROPIN	GO:0034698	23	Up	7.15234647521067e-4	0.04451382994920626	11	GCLC,ITGA3,GCLM,TGFBR3,ASNS,ICAM1,SLC5A5,PPARGC1A,HMGCS1,INHBA,PAX8,POR,MAS1,CTSV,GATA6,CCNA2,SRD5A1,STAR,NOTCH1,GJB2,NSMF,PAPPA,EFNA5	ASNS,HMGCS1,INHBA,PAX8
GO_REGULATION_OF_TRIGLYCERIDE_CATABOLIC_PROCESS	GO:0010896	7	Down	7.157705546649777e-4	0.04451382994920626	10	ABHD5,GPLD1,AADAC,APOA1,SORL1,PNPLA2,PLIN5		GPLD1,SORL1,PLIN5
GO_NEGATIVE_REGULATION_OF_INFLAMMATORY_RESPONSE_TO_ANTIGENIC_STIMULUS	GO:0002862	6	Up	7.295698233079111e-4	0.04478128611025129	6	FCGR2B,PSMA1,IL10,PSMB4,IL20RB,GPX1	IL20RB
GO_REGULATION_OF_CALCIDIOL_1_MONOOXYGENASE_ACTIVITY	GO:0060558	7	Up	7.363503566708626e-4	0.04478128611025129	3	NFKB1,CYP27B1,VDR,IFNG,IL1B,GFI1,TNF	CYP27B1,IL1B
GO_CELLULAR_KETONE_METABOLIC_PROCESS	GO:0042180	204	Up	7.438768228806985e-4	0.04478128611025129	3	PDK4,PDK2,ADIPOR2,PSMB1,MLXIPL,BRCA1,ELOVL5,PSMC4,CD74,NR1H3,CYP46A1,PSMA4,DKK3,AKR7A2,ATP2B4,DGAT2,HAGH,PDK3,PSME4,SREBF1,ACADVL,DHRS9,PTGS2,ACACB,CEACAM1,NFE2L1,PIBF1,OXCT1,REST,AKR1B1,PSMC5,COQ9,SIRT4,PDPR,PSME1,COMT,PSMD5,SIRT1,PSMD8,PSMC6,PSMA3,GSTZ1,PSMC1,PSMB5,PSMA6,PSME2,PSMA7,TRIB3,PSMD10,ABCD1,LONP2,PSMD7,MLYCD,LHB,DKKL1,OAZ1,AKT2,CAV1,PSMA2,PRKAG2,ERLIN1,PSMD3,PSMD11,AADAT,PPARGC1A,CPT…	PTGS2,CEACAM1,TRIB3,HMGCR,PSMD14,IL1B,PSMF1,SLC7A11,TYSND1,CYP4F11	PDK2,SIRT1,RGN,CYP2B6,PLIN5
GO_FOLIC_ACID_CONTAINING_COMPOUND_METABOLIC_PROCESS	GO:0006760	26	Up	7.445464307151646e-4	0.04478128611025129	3	MTHFD2,SLC46A1,FOLH1,MTHFD1,FOLR1,MTHFD1L,MTRR,GCH1,ALDH1L2,MTHFS,FPGS,GGH,ATIC,ALDH1L1,GART,FTCD,MTHFD2L,SLC25A32,FOLR2,SLC19A1,TYMS,SHMT1,MTHFR,PIPOX,SHMT2,DHFR	MTHFD2,MTHFD1,MTHFD1L
GO_TRNA_MODIFICATION	GO:0006400	80	Up	7.498261860321146e-4	0.04478128611025129	3	NSUN2,METTL1,TRIT1,TARBP1,TRMT11,THUMPD1,FTSJ1,HSD17B10,SEPHS1,METTL2A,TRMT6,PUS7,OSGEP,TRMU,ALKBH1,CDK5RAP1,MTFMT,TRMT1,DUS4L,TRDMT1,ELP4,PUS3,THG1L,THADA,TRMT1L,TRMT13,METTL8,MOCS3,AARS2,TRMT5,OSGEPL1,GTPBP3,ELP3,THUMPD3,ANKRD16,ELP2,MTO1,NAT10,TRMO,ALKBH8,THUMPD2,SSB,DUS3L,CTU1,TPRKB,TRMT10A,CDKAL1,DPH3,TRMT44,WDR4,TYW3,PUS10,TYW5,ELP6,METTL2B,C9orf64,TRMT10B,TRUB1,TRMT61A,URM1,DUS2,LCMT2,DUS1…	TRMT1,PUS3
GO_BINDING_OF_SPERM_TO_ZONA_PELLUCIDA	GO:0007339	26	Up	7.703986492374983e-4	0.045647636500095866	17	ZPBP,SPA17,OVGP1,B4GALT1,FETUB,ACR,PCSK4,CCT4,TCP1,ATP8B3,TEX101,ADAM20,CCT7,UBAP2L,POMZP3,ALDOA,CCT5,CLGN,CCT8,CCT3,VDAC2,CCT2,ZPBP2,ZP3,ASTL,HSPA1L	TCP1,CCT5,CCT3,ZP3
GO_INTRACILIARY_TRANSPORT_INVOLVED_IN_CILIUM_ASSEMBLY	GO:0035735	37	Down	7.886607037783622e-4	0.046364623405720125	4	IFT88,IFT80,KIFAP3,PCM1,HSPB11,TNPO1,KIF3C,DYNLL1,IFT74,IFT27,TRIP11,IFT52,KIF3B,CLUAP1,TTC26,IFT20,IFT57,SSX2IP,IFT46,WDR35,IFT43,IFT81,TTC21B,DYNLRB1,IFT22,KIF3A,IFT172,DYNC2LI1,CEP131,WDR19,IFT122,DYNLRB2,DYNC2H1,IFT140,TTC30B,TRAF3IP1,DYNLL2		IFT81
GO_LYMPHATIC_ENDOTHELIAL_CELL_DIFFERENTIATION	GO:0060836	7	Down	8.103880015858042e-4	0.04703645462581437	1	ACVR2B,PROX1,ACVRL1,PDPN,NR2F2,SOX18,BMPR2		NR2F2,BMPR2
GO_POSITIVE_REGULATION_OF_GRANULOCYTE_MACROPHAGE_COLONY_STIMULATING_FACTOR_PRODUCTION	GO:0032725	9	Up	8.125899138014443e-4	0.04703645462581437	1	ISL1,DDX58,IL23A,IL1B,IL18,IL23R,SYK,IL17D,RASGRP1	IL1B,IL18
GO_DEFENSE_RESPONSE_TO_VIRUS	GO:0051607	200	Up	8.379095271779325e-4	0.04793569026038602	6	TSPAN6,MAP3K14,RNF216,POLR3B,ZMYND11,BIRC3,EIF2AK2,PUM2,TRAF3IP2,POLR3E,TSPAN32,HYAL2,ABCC9,NCBP3,EXOSC5,ITCH,DDX1,PTPRC,ZMPSTE24,AGBL5,MAVS,OAS1,MUL1,EXOC1,UNC13D,IL12RB1,DDX17,APOBEC3H,POLR3H,CD40,SAMHD1,RNF125,RIOK3,PQBP1,DNAJC3,PYCARD,BNIP3L,LILRB1,ZNF175,ZC3HAV1,DDX58,C1QBP,DHX58,UNC93B1,BIRC2,IL23A,OAS3,OAS2,IFNG,AICDA,TRIM38,POLR3G,IFIH1,STAT1,GBP3,GBP1,TNFAIP3,IFIT3,IFIT2,GPAM,TRIM25,TRIM…	IFIH1,GBP1,TNFAIP3,IL1B,TICAM1,APOBEC3A,IRF5,RSAD2,IFITM3,CXCL10,APOBEC3B	ABCC9,BNIP3L,DMBT1
GO_PROTEIN_TRANSPORT_ALONG_MICROTUBULE	GO:0098840	62	Down	8.408652643682332e-4	0.04793569026038602	4	IFT88,RAB27B,IFT80,KIFAP3,CAMSAP3,PCM1,RABL2B,HSPB11,TNPO1,KIF3C,DYNLL1,IFT74,IFT27,TRIP11,IFT52,KIF3B,CLUAP1,TTC26,HSPB1,IFT20,MAK,IFT57,SFPQ,SSX2IP,IFT46,WDR35,IFT43,IFT81,TTC21B,DYNLRB1,IFT22,KIF3A,TERF2,LCA5,IFT172,DYNC2LI1,ARL3,MAPK8IP3,CEP131,DLG2,BAG3,HNRNPU,KIF5A,RPGR,LCA5L,WDR19,IFT122,TUB,MAP1A,TTC21A,KIF5C,DYNLRB2,KIF5B,SSNA1,BBS12,PURA,DYNC2H1,IFT140,TTC30B,TTC30A,TRAF3IP1,DYNLL2		IFT81
GO_REGULATION_OF_WATER_LOSS_VIA_SKIN	GO:0033561	26	Up	8.638545845461871e-4	0.04887598307300796	1	CYP26B1,ELOVL1,TP63,FA2H,LSR,MET,ALOX12,SRF,STMN1,GRHL1,FLG2,FLG,ABCA12,UGCG,GRHL3,CLDN1,TMEM79,ACER1,KDF1,SFN,GBA,ALOXE3,ALOX12B,KRT16,CLDN4,HRNR	FA2H,ABCA12,GRHL3,SFN
