## Extended Data Table 7 for "An integrated cell atlas of the human lung in health and disease": DC2-age-GO_BP-Total.tsv

GeneSet	GOID	NGenes	Direction	PValue	FDR	Cluster	Genes	DEUp	DEDown
GO_COTRANSLATIONAL_PROTEIN_TARGETING_TO_MEMBRANE	GO:0006613	98	Down	1.845346613790934e-13	1.3799501977928605e-9	1	SEC62,RPS20,SEC63,SEC61A1,RPL18,TRAM2,SEC61A2,TRAM1,RPL31,RPS5,RPL6,RPLP0,RPL3,SRP54,RPS16,RPS19,RPL18A,SEC61B,RPL28,RPL19,RPL34,RPS13,RPS12,RPL24,SSR3,RPS15,RPL22,RPS25,RPL21,RPL5,RPS10,SSR1,RPL23,RPS4Y1,RPL36,RPL27,RPS15A,RPL35,RPS6,RPLP1,RPS24,SRP14,RPS2,RPS11,RPL13A,RPL11,RPS8,SRP9,RPS27A,RPL32,RPS3A,RPL37,RPL10,RPL7,RPL7A,RPS3,SRP19,RPL30,ZFAND2B,RPL8,RPL26,RPL29,SSR2,RPL9,RPS14,RPL27A,RPL13…		RPS5,RPS19,RPS13,RPL22,RPL23,RPLP1,RPS24,RPS11,RPL11,RPL32,RPS3A,RPL30,RPL29,RPS9,RPS21,RPS26,RPL12,RPL39,RPS28
GO_ESTABLISHMENT_OF_PROTEIN_LOCALIZATION_TO_ENDOPLASMIC_RETICULUM	GO:0072599	109	Down	6.97421971226024e-12	2.6076607504141036e-8	1	SEC62,RPS20,SEC63,HSPA5,SEC61A1,RPL18,TRAM2,SEC61A2,TRAM1,RPL31,RPS5,RAB10,RPL6,RPLP0,RPL3,PMM1,SRP54,CHMP4B,SGTA,RPS16,RPS19,RPL18A,SEC61B,RPL28,RPL19,RPL34,RPS13,RPS12,RPL24,SSR3,SPCS1,RPS15,RAB3GAP1,RPL22,RPS25,SPCS2,RAB3GAP2,RPL21,RPL5,RPS10,RPL23,SPCS3,RPS4Y1,RPL36,RPL27,SEC61G,RPS15A,RPL35,RPS6,RPLP1,RPS24,SRP14,PMM2,RPS2,RPS11,RPL13A,RPL11,RPS8,SRP9,RPS27A,RPL32,RPS3A,RPL37,RPL10,RPL7,RPL7…	PMM1,SGTA	RPS5,RPS19,RPS13,RPL22,RPL23,RPLP1,RPS24,RPS11,RPL11,RPL32,RPS3A,RPL30,RPL29,RPS9,RPS21,RPS26,SGTB,RPL12,RPL39,RPS28
GO_PROTEIN_LOCALIZATION_TO_ENDOPLASMIC_RETICULUM	GO:0070972	129	Down	7.748879101162826e-9	1.9315372639498537e-5	1	SEC62,RPS20,SEC63,HSPA5,SEC61A1,RPL18,TRAM2,SEC61A2,TRAM1,RPL31,BCAP29,RPS5,RAB10,PPP1R15A,RPL6,RPLP0,KDELR3,RPL3,PMM1,SRP54,CHMP4B,VAPA,SGTA,RPS16,RPS19,KDELR1,RPL18A,SEC61B,GBF1,RPL28,RPL19,RPL34,RPS13,RPS12,RPL24,SSR3,SPCS1,RPS15,RTN4,RAB3GAP1,RPL22,RPS25,SPCS2,ANKRD13C,RAB3GAP2,RPL21,RPL5,RPS10,RPL23,SPCS3,RPS4Y1,RPL36,RPL27,SEC61G,RPS15A,UBAC2,OS9,KDELR2,RPL35,RPS6,RPLP1,RPS24,SRP14,PMM2,RPS…	BCAP29,PMM1,SGTA	RPS5,RPS19,RPS13,RPL22,RPL23,RPLP1,RPS24,RPS11,RPL11,RPL32,RPS3A,RPL30,RPL29,TAPT1,RPS9,RPS21,RPS26,SGTB,RPL12,RPL39,RPS28
GO_NUCLEAR_TRANSCRIBED_MRNA_CATABOLIC_PROCESS_NONSENSE_MEDIATED_DECAY	GO:0000184	119	Down	2.2079225812453808e-8	4.1277112656382396e-5	2	UPF1,RPS20,RPL18,SMG6,PABPC1,RPL31,RPS5,RPL6,RPLP0,RPL3,GSPT1,EIF3E,RPS16,RPS19,PPP2R1A,RPL18A,SMG9,RPL28,RPL19,CASC3,RPL34,RPS13,MAGOHB,RPS12,PPP2CA,RPL24,NCBP2,EIF4G1,RPS15,RPL22,SMG7,RPS25,ETF1,RPL21,RPL5,RPS10,UPF3B,RPL23,RPS4Y1,RPL36,HELZ2,RPL27,CTIF,RPS15A,DHX34,NCBP1,RPL35,RPS6,RPLP1,RPS24,PARN,RPS2,EIF4A3,RPS11,RPL13A,RPL11,RPS8,RPS27A,RPL32,RPS3A,RPL37,RPL10,RPL7,RPL7A,RPS3,DCP1B,UPF2,NB…	PPP2R1A,UPF3B	RPS5,RPS19,RPS13,RPL22,RPL23,RPLP1,RPS24,RPS11,RPL11,RPL32,RPS3A,RPL30,RPL29,RPS9,RPS21,RPS26,RPL12,RPL39,RPS28
GO_PROTEIN_TARGETING_TO_MEMBRANE	GO:0006612	166	Down	2.548871238481943e-7	3.812091824273594e-4	1	SEC62,RPS20,FYN,ZDHHC6,SEC63,PEX3,HSPA5,SEC61A1,RPL18,TRAM2,SEC61A2,TRAM1,RPL31,RPS5,RPL6,RPLP0,MICALL1,RPL3,MIEF1,SRP54,CHMP4B,ZDHHC2,SGTA,RPS16,AKT2,RPS19,RPL18A,SEC61B,RPL28,RPL19,RPL34,RPS13,C2CD5,RPS12,ARL6,RPL24,SSR3,RPS15,ICMT,RPL22,RPS25,ITGB1BP1,PEX16,RPL21,RPL5,VAMP7,RPS10,SSR1,RPL23,RAB3IP,RPS4Y1,RPL36,RPL27,EXOC4,INPP5K,RPS15A,ZDHHC4,RTP4,RPL35,RPS6,SDCBP,RPLP1,RPS24,PEX5,VPS37B,SRP14…	PEX3,SGTA,PRNP	RPS5,MICALL1,RPS19,RPS13,RPL22,RPL23,RPLP1,RPS24,RPS11,RPL11,RPL32,RPS3A,RPL30,RPL29,RPS9,RPS21,KCNE1,CHM,RPS26,SGTB,RPL12,RPL39,RPS28
