## Extended Data Table 7 for "An integrated cell atlas of the human lung in health and disease": DC2-anatomical_region_ccf_score-GO_BP-Total.tsv

GeneSet	GOID	NGenes	Direction	PValue	FDR	Cluster	Genes	DEUp	DEDown
GO_TRANSFERRIN_TRANSPORT	GO:0033572	27	Up	2.275567756993011e-8	1.7016695686793737e-4	1	HFE,ATP6V0A1,ATP6V1H,ATP6AP1,TFRC,DNM2,MCOLN1,ATP6V1D,TCIRG1,ATP6V0E1,ATP6V1A,STEAP3,ATP6V0B,ATP6V1F,ATP6V1E1,ATP6V1G1,CLTC,ATP6V1B2,ATP6V1C1,ATP6V0D1,LMTK2,ATP6V0E2,ARHGAP1,RAB11B,ATP6V0A2,ATP6V0C,ATP6V1E2	ATP6V1H,ATP6AP1,MCOLN1,ATP6V1D,TCIRG1,ATP6V1A,STEAP3,ATP6V0B,ATP6V1B2,ATP6V1C1,ATP6V0D1,RAB11B
GO_RESPONSE_TO_INTERLEUKIN_12	GO:0070671	45	Up	1.2522645803366074e-6	0.0029680531564973273	2	RALA,CNN2,CDC42,RPLP0,JAK2,IL12RB1,MTAP,PSME2,RIPK2,TYK2,AIP,IFNG,SOD2,HSPA9,LMNB1,CAPZA1,TCP1,HNRNPA2B1,RAP1B,SNRPA1,LCP1,IL10,STAT4,SOD1,ARF1,MSN,GSTO1,PDCD4,HNRNPDL,JAK1,BOLA2B,HNRNPF,CFL1,PITPNA,TALDO1,PAK2,PLCB1,ANXA2,P4HB,PPIA,CD47,SERPINB2,SIRPA,MIF,GSTA2	RALA,CNN2,CDC42,RIPK2,AIP,SOD2,TCP1,HNRNPA2B1,RAP1B,LCP1,ARF1,GSTO1,HNRNPF,ANXA2,CD47,SIRPA	PDCD4,GSTA2
GO_VERY_LOW_DENSITY_LIPOPROTEIN_PARTICLE_ASSEMBLY	GO:0034379	6	Up	1.6504359155021049e-6	0.0029680531564973273	3	SOAT1,ACSL3,APOC1,ARF1,DGAT1,P4HB	SOAT1,APOC1,ARF1
GO_MYELOID_LEUKOCYTE_MEDIATED_IMMUNITY	GO:0002444	472	Up	1.9020454973113119e-6	0.0029680531564973273	4	FGR,FUCA2,ENPP4,KMT2E,ITGAL,LAMP2,ALDH3B1,PSMB1,MGST1,MMP25,BTK,PLAUR,TYROBP,LTF,ALOX5,MVP,DNASE1L1,CAPN1,SLC11A1,SERPINB1,ERP44,DERA,RNASET2,CD44,TNFRSF1B,GRN,GAB2,ATP6V0A1,VCL,TIMP2,AGA,C12orf4,HEXB,CYBA,HEBP2,SERPINB3,GDI2,ATP11B,SLC2A3,ACAA1,SPHK2,CTSA,CNN2,CDK13,CD84,PKM,RHOA,ROCK1,ATP11A,KCNAB2,RAB27A,WDR1,FCGR2B,STK10,AP1M1,PLD1,RAB7A,STXBP2,IL4R,TOLLIP,XRCC5,CEACAM1,PGM1,DDX1,PSEN1,HSP90A…	FGR,LAMP2,SLC11A1,ERP44,CD44,TIMP2,HEXB,GDI2,SLC2A3,CTSA,CNN2,PKM,RHOA,RAB27A,WDR1,RAB7A,STXBP2,TOLLIP,PSEN1,RAB10,CYB5R3,TOM1,PYGL,ATP6V1D,PYGB,MAGT1,GLA,PSMD7,ASAH1,PSMD11,VAT1,TCIRG1,LTA4H,SNX4,GCA,QPCT,CD58,RAB14,NR4A3,PLAU,RAP1B,UBR4,ACTR10,LGALS3,TMBIM1,RAC1,SDCBP,IQGAP1,TMC6,PFKL,S100A8,ARL8A,DYNC1LI1,DYNLT1,GOLGA7,GSN,ALDOA,ADAM8,ADAM17,ABR,CSTB,ARPC5,S100A11,S100A9,GYG1,FABP5,BRI3,CTSB,D…	RNASET2,CDK13,CST3,MLEC,NPC2,CCR2,NCKAP1L,C3,FGL2,PDPK1,STK11IP,PLAC8,MNDA,DNASE1L3,LAIR1,CANT1,RAB37,FES,NHLRC3,GM2A,SVIP,HLA-E
GO_LONG_CHAIN_FATTY_ACYL_COA_METABOLIC_PROCESS	GO:0035336	16	Up	1.984523372892035e-6	0.0029680531564973273	5	ELOVL5,DGAT2,FAR2,ELOVL1,ACSL4,ACOT7,TECR,ACSL3,HSD17B12,ACSL1,HACD1,ACSF3,DGAT1,ACSL5,FAR1,HACD2	ELOVL5,FAR2,ELOVL1,ACSL4,ACSL1,FAR1
GO_PH_REDUCTION	GO:0045851	42	Up	2.7671403025888823e-6	0.00344877919712661	6	SLC11A1,GRN,ATP6V0A1,ATP6V1H,SLC9A7,ROGDI,ATP6AP1,RAB7A,ATP6V1D,CLN5,DMXL2,CA2,CLCN3,TCIRG1,ATP6V0E1,ATP6V1A,GPR89A,ATP6V0B,RAB38,ATP6V1F,CLN6,ATP6V1E1,PPT1,CCDC115,ATP6V1G1,RAB20,SNAPIN,ATP6V1B2,ATP6V1C1,SLAMF8,ATP6V0D1,CLIC4,ATP6V0E2,BCL2,DMXL1,RAB39A,ATP6V0A2,ATP6V0C,GPR89B,CLN3,TMEM199,ATP6V1E2	SLC11A1,ATP6V1H,ATP6AP1,RAB7A,ATP6V1D,CA2,TCIRG1,ATP6V1A,ATP6V0B,ATP6V1B2,ATP6V1C1,ATP6V0D1,BCL2
GO_POSITIVE_REGULATION_OF_BLOOD_VESSEL_REMODELING	GO:2000504	1	Up	7.5114723887019635e-6	0.007554195296580867	7	TMBIM1	TMBIM1
GO_PHAGOSOME_ACIDIFICATION	GO:0090383	22	Up	8.081514091019916e-6	0.007554195296580867	3	ATP6V0A1,ATP6V1H,RAB7A,ATP6V1D,TCIRG1,ATP6V0E1,ATP6V1A,ATP6V0B,RAB38,ATP6V1F,ATP6V1E1,ATP6V1G1,RAB20,ATP6V1B2,ATP6V1C1,SLAMF8,ATP6V0D1,ATP6V0E2,RAB39A,ATP6V0A2,ATP6V0C,ATP6V1E2	ATP6V1H,RAB7A,ATP6V1D,TCIRG1,ATP6V1A,ATP6V0B,ATP6V1B2,ATP6V1C1,ATP6V0D1
GO_NUCLEAR_ENVELOPE_ORGANIZATION	GO:0006998	48	Up	1.230389228090564e-5	0.008857299396345861	3	PAFAH1B1,AKAP8L,SPAST,SPAG4,ZMPSTE24,NSFL1C,SUN2,VRK1,CHMP4B,EMD,NUP93,PPP2R1A,PARP11,NUP155,PPP2CA,NEK6,NEK9,TARDBP,CHMP2A,VPS4A,CCNB1,LPIN1,TOR1B,TOR1A,TOR1AIP1,CHMP7,PRKCA,CCNB2,LMNA,LEMD2,SUN1,GPER1,REEP3,PRKCB,NDEL1,TMEM170A,PLK1,REEP4,CDK1,TMEM43,UBXN2A,BANF1,CTDNEP1,ANKLE2,DCTN1,CNEP1R1,UBXN2B,PPP2R2A	NSFL1C,PPP2R1A,PPP2CA,NEK6,VPS4A,TOR1A,LMNA,REEP4,CDK1,UBXN2A,DCTN1,UBXN2B	PRKCA
GO_MRNA_TRANSCRIPTION	GO:0009299	20	Up	1.2958992155578084e-5	0.008857299396345861	5	SREBF1,HIF1A,DDX5,SUPT6H,HIPK3,PPARD,SRF,EREG,MED1,ZBTB1,ATF4,LMO2,TFCP2,TP53,ARNT,STAT3,DDIT3,HSF1,FLNA,C5AR1	HIF1A,HSF1,FLNA,C5AR1
GO_PHAGOSOME_MATURATION	GO:0090382	36	Up	1.4712959383329923e-5	0.008857299396345861	3	ATP6V0A1,ATP6V1H,RAB7A,P2RX7,ATP6V1D,SRPX,CORO1A,SPG11,RAB34,TCIRG1,ATP6V0E1,ATP6V1A,ATP6V0B,MREG,RAB32,RAB14,RAB38,TMEM175,ATP6V1F,ATP6V1E1,SYT11,ATP6V1G1,MYO7A,RAB20,ATP6V1B2,ATP6V1C1,SLAMF8,ATP6V0D1,RAB31,ATP6V0E2,RAB39A,ATP6V0A2,ATP6V0C,UNC13B,ATP6V1E2,RAB7B	ATP6V1H,RAB7A,ATP6V1D,TCIRG1,ATP6V1A,ATP6V0B,MREG,RAB14,SYT11,ATP6V1B2,ATP6V1C1,ATP6V0D1	RAB32
GO_NUCLEAR_ENVELOPE_REASSEMBLY	GO:0031468	18	Up	1.5298884536167834e-5	0.008857299396345861	3	SPAST,NSFL1C,VRK1,CHMP4B,EMD,PPP2R1A,PPP2CA,CHMP2A,VPS4A,CHMP7,LMNA,REEP3,REEP4,UBXN2A,BANF1,ANKLE2,UBXN2B,PPP2R2A	NSFL1C,PPP2R1A,PPP2CA,VPS4A,LMNA,REEP4,UBXN2A,UBXN2B
GO_EXOCYTOSIS	GO:0006887	677	Up	1.5397819223388096e-5	0.008857299396345861	1	FGR,FUCA2,ENPP4,ITGAL,LAMP2,RALA,ALDH3B1,VPS41,SCIN,PSMB1,SYN1,MGST1,MMP25,CD9,BTK,PIK3C2A,PLAUR,TYROBP,LTF,ALOX5,MVP,DNASE1L1,CAPN1,IGF1,SLC11A1,HGF,SERPINB1,ERP44,DERA,RNASET2,CD44,TNFRSF1B,GRN,GAB2,ATP6V0A1,VCL,TIMP2,AGA,DTNBP1,C12orf4,VAMP3,HEXB,CYBA,HEBP2,SERPINB3,GDI2,ATP11B,SLC2A3,ACAA1,SPHK2,CTSA,CNN2,CDK13,CD84,ARFGEF1,PKM,RHOA,ROCK1,ATP11A,KCNAB2,RAB27A,PFN2,EXOC5,WDR1,ATP6AP1,ACTN1,FCG…	FGR,LAMP2,RALA,CD9,SLC11A1,ERP44,CD44,TIMP2,VAMP3,HEXB,GDI2,SLC2A3,CTSA,CNN2,PKM,RHOA,RAB27A,WDR1,ATP6AP1,RAB7A,STXBP2,SDF4,TOLLIP,PSEN1,TXLNA,RAB10,CYB5R3,TOM1,PYGL,ATP6V1D,PYGB,MAGT1,TIMP1,GLA,PSMD7,ASAH1,NAPA,GIT1,PSMD11,VAT1,TCIRG1,LTA4H,SNX4,GCA,FN1,QPCT,CD58,RAB14,NR4A3,COPS5,PLAU,SDC4,F13A1,RAP1B,UBR4,ACTN4,ACTR10,LGALS3,VPS4A,SYT11,TMBIM1,RAC1,SDCBP,OLA1,IQGAP1,TMC6,PFKL,RAB13,S100A8,SCCP…	IGF1,RNASET2,CDK13,CST3,MLEC,NPC2,CCR2,NCKAP1L,ABCC4,C3,FGL2,SCRN1,PDPK1,STK11IP,PLAC8,PAK1,MNDA,LAIR1,CANT1,RAB37,A2M,FES,BACE1,NHLRC3,GM2A,SVIP,TMSB4X
GO_NEGATIVE_REGULATION_OF_PROTEIN_LOCALIZATION_TO_MEMBRANE	GO:1905476	22	Up	2.025878437308579e-5	0.01082108496728111	1	GOPC,PPP2R5A,PICALM,CSK,TGFB1,TMEM59,GBP1,ITGB1BP1,RHOQ,LYPLA1,PPFIA1,INPP5K,NUMB,TMBIM1,CLTC,DAB2,PID1,AP2M1,LZTFL1,BCL2L1,KCNE1,GDI1	PICALM,ITGB1BP1,TMBIM1,KCNE1,GDI1
GO_AMYLOID_BETA_CLEARANCE_BY_TRANSCYTOSIS	GO:0150093	7	Up	2.28597808660135e-5	0.011161735463731878	1	PICALM,RAB11A,LRP1,CLTC,RAB5A,LRPAP1,RAB11B	PICALM,LRPAP1,RAB11B
GO_MYELOID_LEUKOCYTE_ACTIVATION	GO:0002274	547	Up	2.388175547201258e-5	0.011161735463731878	4	FGR,FUCA2,ENPP4,KMT2E,ITGAL,LAMP2,ALDH3B1,PSMB1,MGST1,MMP25,BTK,PLAUR,TYROBP,LTF,ALOX5,MVP,DNASE1L1,CAPN1,SLC11A1,CD74,SERPINB1,ERP44,DERA,NR1H3,RNASET2,CD44,IFNGR1,TNFRSF1B,GRN,GAB2,ATP6V0A1,VCL,STAP1,TIMP2,AGA,LCP2,C12orf4,HEXB,CYBA,HEBP2,SERPINB3,GDI2,ATP11B,SLC2A3,ACAA1,SPHK2,TSPAN32,CTSA,CNN2,SBNO2,CDK13,CD84,SPI1,PKM,RHOA,ROCK1,HYAL2,ATP11A,ADGRF5,KCNAB2,RORA,RAB27A,JMJD6,FCGR2B,STK10,AP1M1…	FGR,LAMP2,SLC11A1,ERP44,CD44,TIMP2,HEXB,GDI2,SLC2A3,CTSA,CNN2,PKM,RHOA,RAB27A,JMJD6,RAB7A,STXBP2,CST7,TOLLIP,PSEN1,RAB10,CYB5R3,TOM1,PYGL,ATP6V1D,PYGB,MAGT1,GLA,PSMD7,ASAH1,NAMPT,PSMD11,VAT1,TCIRG1,LTA4H,SNX4,GCA,QPCT,CD58,RAB14,NR4A3,PLAU,RAP1B,UBR4,ACTR10,LGALS3,SYT11,TMBIM1,RAC1,SDCBP,IQGAP1,TMC6,PFKL,S100A8,ARL8A,DYNC1LI1,SNCA,DYNLT1,GOLGA7,GSN,ALDOA,ADAM8,ABR,CSTB,ARPC5,S100A11,S100A9,GYG1,F…	RNASET2,CDK13,CST3,MLEC,NPC2,CCR2,NCKAP1L,PREX1,C3,FGL2,PDPK1,STK11IP,PLAC8,MNDA,DNASE1L3,TLR3,LAIR1,CANT1,RAB37,C1QA,FES,TMEM106A,NHLRC3,TLR7,GM2A,SVIP,AIF1
GO_SERTOLI_CELL_DEVELOPMENT	GO:0060009	9	Up	2.8111874293649975e-5	0.011913137662857037	7	ARID4A,ARID4B,ATRX,ICAM1,FNDC3A,SDC1,HSD17B4,RAB13,FLNA	ICAM1,HSD17B4,RAB13,FLNA
GO_CELL_ACTIVATION_INVOLVED_IN_IMMUNE_RESPONSE	GO:0002263	587	Up	2.9675503795146025e-5	0.011913137662857037	4	FGR,FUCA2,ENPP4,ITGAL,LAMP2,TMEM98,ALDH3B1,PSMB1,MGST1,MMP25,BTK,PLAUR,TYROBP,ERCC1,LTF,ALOX5,MVP,DNASE1L1,CAPN1,SLC11A1,SERPINB1,ERP44,DERA,RNASET2,CD44,TNFRSF1B,GRN,GAB2,ATP6V0A1,VCL,TIMP2,AGA,PARP3,C12orf4,HEXB,CYBA,HEBP2,RC3H2,SERPINB3,GDI2,ATP11B,SLC2A3,ACAA1,SPHK2,CTSA,CNN2,SBNO2,CDK13,CD84,PKM,TP53BP1,RHOA,PRKCZ,ROCK1,ATP11A,BCL3,KCNAB2,RORA,RAB27A,TFRC,FCGR2B,STK10,AP1M1,TBX21,PLD1,RAB7A,…	FGR,LAMP2,SLC11A1,ERP44,CD44,TIMP2,HEXB,GDI2,SLC2A3,CTSA,CNN2,PKM,RHOA,RAB27A,RAB7A,STXBP2,TOLLIP,PSEN1,RAB10,ICAM1,CYB5R3,TOM1,PYGL,ATP6V1D,PYGB,CD40,MAGT1,GLA,PSMD7,RIPK2,ASAH1,IL27RA,PSMD11,VAT1,TCIRG1,LTA4H,BCL6,SNX4,GCA,QPCT,CD58,RAB14,NR4A3,CD80,PLAU,RAP1B,UBR4,RARA,ACTR10,LGALS3,SWAP70,TMBIM1,LCP1,RAC1,SDCBP,IQGAP1,TMC6,PFKL,S100A8,ARL8A,DYNC1LI1,DYNLT1,GOLGA7,GSN,ALDOA,ADAM8,ABR,CSTB,ARPC…	RNASET2,CDK13,CDH17,CST3,MLEC,NPC2,CCR2,NCKAP1L,C3,FGL2,PDPK1,STK11IP,PLAC8,MNDA,DNASE1L3,LAIR1,CANT1,RAB37,GAPT,FES,NHLRC3,GM2A,SVIP,HLA-DMB
GO_LONG_CHAIN_FATTY_ACYL_COA_BIOSYNTHETIC_PROCESS	GO:0035338	11	Up	3.0268737041225424e-5	0.011913137662857037	5	ELOVL5,ELOVL1,ACSL4,TECR,ACSL3,HSD17B12,ACSL1,HACD1,ACSF3,ACSL5,HACD2	ELOVL5,ELOVL1,ACSL4,ACSL1
GO_IRON_ION_TRANSPORT	GO:0006826	52	Up	3.3306132052297376e-5	0.012453162774353987	1	HFE,LTF,SLC11A1,ATP6V0A1,ATP6V1H,CP,ATP6AP1,TFRC,SLC46A1,DNM2,FTL,MCOLN1,ATP6V1D,SLC39A14,HAMP,TCIRG1,SLC11A2,IFNG,ATP6V0E1,ATP6V1A,STEAP3,ATP6V0B,FLVCR2,STEAP4,ATP6V1F,ATP6V1E1,ABCB7,ISCU,IREB2,ATP6V1G1,SLC40A1,CLTC,ATP6V1B2,SLC25A37,LCN2,ATP6V1C1,SLC25A28,ATP6V0D1,FLVCR1,SFXN1,LMTK2,ATP7A,B2M,FTH1,MMGT1,ATP6V0E2,ARHGAP1,RAB11B,ATP6V0A2,ATP6V0C,SLC48A1,ATP6V1E2	SLC11A1,ATP6V1H,ATP6AP1,MCOLN1,ATP6V1D,TCIRG1,ATP6V1A,STEAP3,ATP6V0B,FLVCR2,ATP6V1B2,ATP6V1C1,ATP6V0D1,FTH1,MMGT1,RAB11B	SLC46A1,SLC40A1
GO_VESICLE_BUDDING_FROM_MEMBRANE	GO:0006900	93	Up	4.4475972520314026e-5	0.015298372378133735	1	TRAPPC6A,CUL3,TRAPPC3,AP3D1,PICALM,NSF,LMAN1,RAB7A,SEC31B,SAR1A,DNM2,CD59,TMED2,P2RX7,SCFD1,CNIH1,SEC23A,CTSZ,SEC23B,VAPA,PPP6R1,NAPA,BET1,WASL,DNM1,SEC23IP,GBF1,GOSR2,AREG,CTSC,PPP6R3,FOLR1,SNX3,GOLPH3,SEC24A,TFG,GORASP1,KLHL12,PPP6C,VAPB,TBC1D20,VPS4A,AP3B1,FNBP1L,RAB1A,PREB,SEC31A,USO1,SEC24B,CSNK1D,GOLPH3L,ARF1,CNIH3,SEC16A,ARFGAP2,SEC24D,SAR1B,MIA3,SEC13,MX1,TRAPPC10,AP2M1,STX5,KLHL21,PEF1,T…	PICALM,RAB7A,TMED2,CNIH1,NAPA,AREG,GORASP1,VPS4A,PREB,SEC31A,USO1,ARF1,SEC13,MX1,ANXA2,SERPINA1,S100A10,ANKRD28,ARFGAP3	TRAPPC6A,FNBP1L,TRAPPC9
GO_REGULATION_OF_INTEGRIN_MEDIATED_SIGNALING_PATHWAY	GO:2001044	11	Up	4.500724690009925e-5	0.015298372378133735	2	CTNNA1,LIMS2,TIMP1,BST1,LOXL3,ITGB1BP1,CD63,LIMS1,FLNA,PHACTR4,EMP2	CTNNA1,TIMP1,ITGB1BP1,FLNA
GO_TRANSITION_METAL_ION_TRANSPORT	GO:0000041	82	Up	5.480480369844042e-5	0.017818709654649455	1	FKBP4,HFE,LTF,SLC30A9,ATP2C1,SLC11A1,SLC39A9,ATP6V0A1,ATP6V1H,CP,ATP6AP1,TFRC,SLC46A1,DNM2,FTL,MCOLN1,ATP6V1D,SLC30A4,SLC39A14,HAMP,ATP13A1,TCIRG1,SLC11A2,IFNG,SLC39A7,ATP6V0E1,ATP6V1A,STEAP3,ATP6V0B,FLVCR2,CUTC,STEAP4,ATP6V1F,SCO2,ATP6V1E1,ABCB7,SCO1,SLC39A11,ISCU,IREB2,SLC31A2,SLC31A1,ATP6V1G1,TRPC6,SLC40A1,COX17,SLC39A8,CLTC,SLC39A6,SLC39A3,TRPM2,SLC39A1,SLC30A5,ATP6V1B2,SLC25A37,SLC39A4,LCN2,…	SLC11A1,ATP6V1H,ATP6AP1,MCOLN1,ATP6V1D,ATP13A1,TCIRG1,SLC39A7,ATP6V1A,STEAP3,ATP6V0B,FLVCR2,SLC39A8,SLC39A1,ATP6V1B2,ATP6V1C1,ATP6V0D1,FTH1,MMGT1,RAB11B,TCN2	SLC46A1,SLC30A4,SLC40A1
GO_SERTOLI_CELL_DIFFERENTIATION	GO:0060008	12	Up	5.734075718950038e-5	0.017866424260961827	7	ARID4A,ARID4B,ATRX,ICAM1,FNDC3A,SDC1,SAFB2,RARA,HSD17B4,CTSV,RAB13,FLNA	ICAM1,RARA,HSD17B4,RAB13,FLNA
GO_MRNA_TRANSCRIPTION_BY_RNA_POLYMERASE_II	GO:0042789	14	Up	6.589275522619031e-5	0.019709840943258047	5	SREBF1,HIF1A,SUPT6H,SRF,MED1,ZBTB1,ATF4,LMO2,TFCP2,ARNT,STAT3,DDIT3,FLNA,C5AR1	HIF1A,FLNA,C5AR1
GO_VESICLE_TARGETING_TO_FROM_OR_WITHIN_GOLGI	GO:0048199	68	Up	7.037838814937815e-5	0.020179825032679507	1	TRAPPC6A,CUL3,TRAPPC3,WIPI1,NSF,LMAN1,SAR1A,CD59,TMED2,SCFD1,CNIH1,SEC23A,CTSZ,PPP6R1,NAPA,BET1,SEC23IP,GBF1,GOSR2,GOSR1,AREG,CTSC,PPP6R3,FOLR1,SEC24A,TFG,GORASP1,KLHL12,PPP6C,TBC1D20,RAB1A,PREB,AP1AR,SEC31A,USO1,SEC24B,CSNK1D,CNIH3,SEC16A,ARFGAP2,SEC24D,SAR1B,SEC13,TRAPPC10,STX5,KLHL21,PEF1,TGFA,GOLGA2,TRAPPC2L,TRAPPC9,TRAPPC1,TMED10,CEP19,RAB1B,SEC24C,MCFD2,TRAPPC5,TRAPPC6B,TMED9,F8,TRAPPC2,TRA…	WIPI1,TMED2,CNIH1,NAPA,AREG,GORASP1,PREB,SEC31A,USO1,SEC13,SERPINA1,ANKRD28,ARFGAP3	TRAPPC6A,TRAPPC9
GO_PROTEIN_LOCALIZATION_TO_MITOCHONDRION	GO:0070585	127	Up	7.325181234014863e-5	0.020179825032679507	1	BAD,AGK,BID,TOMM34,MIPEP,USP36,CASP8,CSNK2A2,SREBF1,LMAN1,TIMM21,TP73,HSP90AA1,DNAJA1,HUWE1,BAX,DNM1L,PPP1R13B,RNF31,SH3GLB1,TIMM13,HPS4,TOMM22,FBXO7,TSPO,SAMM50,GZMB,TIMM9,E2F1,BMF,GDAP1,BNIP3L,TIMM44,PDCD5,TIMM50,BBC3,GSK3A,PMPCB,MAPK8,PITRM1,YWHAE,UBE2D3,GRPEL1,FBXW7,MTCH2,AIP,TFDP2,HTRA2,RHOU,MFN2,DNAJC15,PPP3CC,MTERF4,ROMO1,TIMM17B,YWHAH,RAC2,TOMM40,TIMM10B,PRKAA1,YWHAQ,TIMM17A,TIMM10,NMT1,U…	BAD,BAX,SH3GLB1,FBXO7,TSPO,TIMM50,UBE2D3,MTCH2,AIP,HTRA2,PRKAA1,YWHAQ,SAE1,TP53BP2,HK1,YWHAZ,HSPA4,BCL2,ATG13,PPP3R1	TFDP2,COX18,PARL
GO_GLYCOLYTIC_PROCESS_THROUGH_FRUCTOSE_6_PHOSPHATE	GO:0061615	23	Up	7.555965511032712e-5	0.020179825032679507	5	PFKP,PKM,ENO1,PGK1,GPI,GALK1,ENO3,ALDOC,GAPDH,TPI1,ENO2,FOXK2,PFKL,ALDOA,PFKM,HK1,ADPGK,HK2,HK3,FOXK1,PGM2L1,PGAM1,BPGM	PFKP,PKM,ENO1,PGK1,GALK1,GAPDH,PFKL,ALDOA,HK1,PGAM1
GO_CERAMIDE_METABOLIC_PROCESS	GO:0006672	63	Up	8.21725210348404e-5	0.02049989153166975	5	AGK,NSMAF,HEXB,GALC,SPHK2,ELOVL1,TNFRSF1A,GBA2,ACER3,P2RX7,SPTLC1,CERS4,CERK,SPTLC2,GLA,PLA2G15,ASAH1,PPP2R1A,ITGB8,P2RX1,ST8SIA4,PPP2CA,HTRA2,ST3GAL5,ORMDL2,ORMDL1,CLN6,PRKAA1,SMPD2,SMPD4,ST6GALNAC4,CERS5,SIRT3,CERS2,DEGS1,UGCG,SAMD8,B4GALT5,B4GALT3,ST6GALNAC6,NEU3,PRKCD,SGMS2,SPTSSA,SGPL1,SMPD1,DEGS2,ORMDL3,CERS6,SPHK1,GBA,FUT7,CLN8,ST6GALNAC3,PLA2G6,GM2A,PSAP,NAGA,SGMS1,NEU4,NEU1,TNF,B3GALT4	HEXB,ELOVL1,SPTLC2,GLA,ASAH1,PPP2R1A,PPP2CA,HTRA2,ORMDL2,PRKAA1,CERS2,UGCG,SAMD8,B4GALT5,SGMS2,GBA	GBA2,GM2A
GO_INTERACTION_WITH_HOST	GO:0051701	167	Up	8.544471673943254e-5	0.02049989153166975	8	FUCA2,BAD,CD4,CD74,KPNA6,CDH1,THOC3,EIF2AK2,SERPINB3,ATG5,CASP8,HIPK2,HYAL2,NEDD4,TFRC,PVR,SCARB1,TSG101,RAB7A,ITCH,THOC1,ITGB5,ULK2,CHMP2B,FCN1,EPS15,ICAM1,CD209,LGALS1,THOC5,PABPN1,CHMP4B,VAPA,KPNA3,VPS18,TRIM35,SLC1A5,TGFB1,CBLL1,CAV2,CAV1,MET,KPNB1,CBL,CD81,SELPLG,GAPDH,SNX3,TRIM38,EXOC2,CD86,KPNA1,TUSC2,ITGB6,CHMP3,TRIM62,SLAMF1,CD46,VAMP8,TRIM32,VPS4B,IDE,TCP1,TRIM25,CD80,ZNF639,CXCR4,WWP1,…	BAD,ATG5,RAB7A,ICAM1,SELPLG,GAPDH,TCP1,TRIM25,CD80,ZNF639,CXCR4,VPS4A,SCARB2,PML,IFITM3,DYNLT1,GSN,ITGB1,RRAGA,CTSB,ANPEP,CTNNB1,CDK1,PPID,GRB2,GAS6,IFITM2,SLC52A2,LAMP1,CD55,CLEC5A,MRC1	CD209,TRIM62,ITGB7,EPHA2,CPSF4
GO_COTRANSLATIONAL_PROTEIN_TARGETING_TO_MEMBRANE	GO:0006613	98	Down	8.728894434167136e-5	0.02049989153166975	1	SEC62,RPS20,SEC63,SEC61A1,RPL18,TRAM2,SEC61A2,TRAM1,RPL31,RPS5,RPL6,RPLP0,RPL3,SRP54,RPS16,RPS19,RPL18A,SEC61B,RPL28,RPL19,RPL34,RPS13,RPS12,RPL24,SSR3,RPS15,RPL22,RPS25,RPL21,RPL5,RPS10,SSR1,RPL23,RPS4Y1,RPL36,RPL27,RPS15A,RPL35,RPS6,RPLP1,RPS24,SRP14,RPS2,RPS11,RPL13A,RPL11,RPS8,SRP9,RPS27A,RPL32,RPS3A,RPL37,RPL10,RPL7,RPL7A,RPS3,SRP19,RPL30,ZFAND2B,RPL8,RPL26,RPL29,SSR2,RPL9,RPS14,RPL27A,RPL13…	SEC61A1,TRAM1,SSR3	RPS20,TRAM2,RPL31,RPL3,RPL19,RPL5,RPL23,RPS3A,RPL7,RPL26,RPS14,RPL27A,RPL4,RPS23,RPS4X
GO_RESPONSE_TO_INTERLEUKIN_1	GO:0070555	166	Up	8.772352621201283e-5	0.02049989153166975	2	GCLC,TFPI,CD38,UPF1,PSMB1,PSMC4,VRK2,PSMA4,YTHDC2,CYBA,CUL1,TAB2,HYAL2,HDAC4,PSME4,RORA,FBXW11,EDN1,TOLLIP,PSMC5,IGBP1,ICAM1,IRAK3,PSME1,PSMD5,PSMD8,TAB1,RBX1,PSMC6,PSMA3,HIF1A,PSMC1,RPS6KA5,PSMB5,YY1,PSMA6,NFKBIA,PSME2,CD40,PSMA7,PSMD10,MAPK3,CCL22,CCL17,PSMD7,USP10,PYCARD,RIPK2,IKBKB,CACTIN,NOD1,CCL24,PSMA2,MAP3K8,PSMD3,PSMD11,CCL7,CCL2,CCL8,NFKB1,PSMD9,SKP1,IL1A,CCL20,PSMD14,IL1R2,IL1R1,IL1RL2…	TOLLIP,ICAM1,PSMD8,PSMA3,HIF1A,PSMC1,NFKBIA,CD40,PSMD7,RIPK2,PSMD11,CCL2,IL1R1,KLF2,IL1RN,PSMB6,SNCA,SQSTM1,OTUB1,TNIP2,CEBPB,IL1RAP,CD47,PELI1,SIRPA,CCL4,CCL3	GCLC,CD38,RPS6KA5,GBP3,PRKCA
GO_POSITIVE_REGULATION_OF_EXOCYTOSIS	GO:0045921	53	Up	1.0367759380595671e-4	0.023274934426143097	1	FGR,GAB2,SPHK2,RAB27A,ATP6AP1,CLASP1,TSG101,RAB7A,IL4R,DNM1L,UNC13D,STX4,RAB3D,RAB3A,NCS1,EXPH5,IFNG,SNX4,SDC1,VAMP8,VPS4B,RAB9A,SDC4,VAMP7,RAB2B,CHMP2A,VPS4A,STAM,STXBP1,SDCBP,ARF1,RAB5A,SNCA,FCER1G,SNF8,ATP13A2,ITGB2,CLASP2,STXBP5,CDK5,SYK,AP1G1,PTAFR,ITGAM,PDCD6IP,ADORA2B,PLA2G6,HGS,LAMP1,HYAL3,ZP3,UNC13B,HLA-F	FGR,RAB27A,ATP6AP1,RAB7A,SNX4,SDC4,VPS4A,SDCBP,ARF1,SNCA,ITGAM,PDCD6IP,HGS,LAMP1
GO_ACTIN_FILAMENT_DEPOLYMERIZATION	GO:0030042	35	Up	1.0582345152298279e-4	0.023274934426143097	3	SCIN,CAPG,LIMA1,WDR1,CAPZB,ADD1,SH3BP1,TRIOBP,MTPN,PPP1R9B,SPTBN1,PLEK,CAPZA1,DSTN,TMOD2,SWAP70,MICAL2,AVIL,MICAL1,VILL,TMOD1,RDX,TMOD3,GSN,ADD3,TWF1,EPS8,LMOD3,CFL2,CFL1,SPTAN1,CAPZA2,PDXP,MICAL3,TWF2	CAPG,WDR1,SWAP70,TMOD3,GSN,TWF1,EPS8,CAPZA2,TWF2
GO_EXTRACELLULAR_VESICLE_BIOGENESIS	GO:0140112	19	Up	1.1022203242632598e-4	0.023532297460704274	3	RAB27A,TSG101,RAB7A,RAB11A,IFNG,SDC1,VPS4B,COPS5,SDC4,CHMP2A,VPS4A,STAM,SDCBP,ARRDC4,SNF8,ATP13A2,PDCD6IP,HGS,ARRDC1	RAB27A,RAB7A,COPS5,SDC4,VPS4A,SDCBP,PDCD6IP,HGS
GO_REGULATION_OF_ENDOPLASMIC_RETICULUM_UNFOLDED_PROTEIN_RESPONSE	GO:1900101	22	Up	1.1513038436801999e-4	0.023532297460704274	2	BAK1,HSPA5,NCK2,PPP1R15A,BAX,XBP1,BFAR,AGR2,TMEM33,WFS1,ATF6,COPS5,DNAJB9,PIK3R1,BCL2L11,NCK1,PPP1R15B,PTPN2,ERN1,PTPN1,FICD,ATF6B	PPP1R15A,BAX,BFAR,COPS5,PPP1R15B
GO_INTERLEUKIN_1_MEDIATED_SIGNALING_PATHWAY	GO:0070498	97	Up	1.1897703619695282e-4	0.023532297460704274	2	PSMB1,PSMC4,VRK2,PSMA4,CUL1,TAB2,PSME4,FBXW11,TOLLIP,PSMC5,IRAK3,PSME1,PSMD5,PSMD8,TAB1,RBX1,PSMC6,PSMA3,PSMC1,RPS6KA5,PSMB5,PSMA6,NFKBIA,PSME2,PSMA7,PSMD10,MAPK3,PSMD7,RIPK2,IKBKB,NOD1,PSMA2,MAP3K8,PSMD3,PSMD11,NFKB1,PSMD9,SKP1,IL1A,PSMD14,IL1R2,IL1R1,IL1RL2,EGR1,IL1B,PSMF1,PSMB2,PSMA1,PSME3,IRAK2,MAP3K7,IL6,IL1RN,PSMB7,PELI2,PSMB6,PSMA5,RPS27A,ST18,UBC,TAB3,PSMD4,PSMB4,SQSTM1,PSMC2,RPS6KA4,PSMD…	TOLLIP,PSMD8,PSMA3,PSMC1,NFKBIA,PSMD7,RIPK2,PSMD11,IL1R1,IL1RN,PSMB6,SQSTM1,TNIP2,IL1RAP,PELI1	RPS6KA5
GO_REGULATION_OF_PROTEIN_MATURATION	GO:1903317	40	Up	1.1958107829724024e-4	0.023532297460704274	5	TMEM98,BIRC3,PRKACA,ENO1,CST7,GLG1,MYH9,IFT52,CTSZ,XIAP,CARD8,SERPINE1,PLGRKT,BIRC2,BAG2,IL1R2,TMEM59,SOX4,BCL2L12,TIMM17A,MDM2,SERPINE2,THBS1,NOL3,PRKACB,RHBDD1,SNX12,GSN,ADAM8,CAST,MMP14,SERPINF2,RNF139,PRNP,LDLRAD3,ANXA2,LRRK2,SRC,INPP5B,CARD16	BIRC3,ENO1,CST7,MDM2,SNX12,GSN,ADAM8,CAST,PRNP,LDLRAD3,ANXA2
GO_MEMBRANE_FUSION	GO:0061025	106	Up	1.2937180103332488e-4	0.0246840954033215	3	VPS41,CD9,CD4,RABEP1,VAMP3,GNAI3,HYAL2,NSF,RAB7A,STX7,CHMP2B,HACE1,DNM1L,NSFL1C,SNAP23,SNAP29,VTI1B,VAPA,EEA1,CORO1A,STX4,SPG11,VPS18,STX10,ANKRD27,AKT2,NAPA,RAB3A,BET1,CAV2,YKT6,GOSR2,GOSR1,RAB34,STX2,C2CD5,BNIP1,GCA,CHMP3,VAMP4,STX12,CXCR4,STX16,VAMP7,TMEM175,VPS4A,VAV3,NAPG,ANXA1,STX11,DYSF,STX6,TGFBRAP1,TBC1D4,STXBP1,STX17,ANXA7,USO1,VAMP1,RAB20,RAB13,SNAPIN,SNAP47,SNCA,VTI1A,VPS8,VPS11,CCR5,…	CD9,VAMP3,GNAI3,RAB7A,NSFL1C,STX10,NAPA,GCA,STX12,CXCR4,VPS4A,ANXA7,USO1,RAB13,SNCA,TAP1,UBXN2A,CALR,ANXA2,GAS6,UBXN2B	TBC1D4,VCPIP1,ANKFY1
GO_MITOTIC_NUCLEAR_ENVELOPE_REASSEMBLY	GO:0007084	10	Up	1.3203581387173844e-4	0.0246840954033215	3	VRK1,EMD,PPP2R1A,PPP2CA,LMNA,REEP3,REEP4,BANF1,ANKLE2,PPP2R2A	PPP2R1A,PPP2CA,LMNA,REEP4
GO_VESICLE_ORGANIZATION	GO:0016050	261	Up	1.3640486632058376e-4	0.024714062772967393	3	SNX11,ALS2,VPS41,PAFAH1B1,TRAPPC6A,VTA1,TBPL1,CUL3,PI4K2B,ZFYVE16,DTNBP1,VAMP3,FAM160A2,TRAPPC3,AP3D1,GNAI3,RAB27A,AP1M1,PICALM,NSF,TSG101,LMAN1,RAB7A,SEC31B,PIK3C3,SAR1A,DNM2,STX7,CHMP2B,CD59,EPS15,CHMP5,SNX10,TMED2,RFX2,P2RX7,SCFD1,SNAP23,HOOK2,SNAP29,HPS4,CNIH1,VTI1B,SEC23A,CTSZ,SEC23B,CHMP4B,VAPA,SRPX,SYP,EEA1,CORO1A,STX4,RAB11A,SPG11,VPS18,BLOC1S6,LAPTM4B,PLEKHJ1,STX10,PPP6R1,ANKRD27,AKT2,NA…	VAMP3,GNAI3,RAB27A,PICALM,RAB7A,CHMP5,TMED2,CNIH1,PLEKHJ1,STX10,NAPA,AREG,CORO1C,GORASP1,STX12,RAB14,SDC4,VPS25,VPS4A,SORT1,SDCBP,PREB,SEC31A,SCARB2,USO1,RAB13,ARF1,SNCA,SEC13,MX1,SQSTM1,TAP1,ZEB2,PDCD6IP,BCL2,CALR,ANXA2,HGS,SERPINA1,S100A10,ANKRD28,ARFGAP3	TRAPPC6A,HOOK2,RAB32,CCDC136,TBC1D4,FNBP1L,TRAPPC9,ANKFY1
GO_REGULATION_OF_MAST_CELL_CYTOKINE_PRODUCTION	GO:0032763	5	Up	1.3882769822506664e-4	0.024714062772967393	4	HMOX1,BCL6,NR4A3,BCL10,FCER1G	BCL6,NR4A3,BCL10
GO_ESTABLISHMENT_OF_SERTOLI_CELL_BARRIER	GO:0097368	5	Up	1.47655651601996e-4	0.024714062772967393	7	ARID4A,ARID4B,ICAM1,RAB13,FLNA	ICAM1,RAB13,FLNA
GO_NEGATIVE_REGULATION_OF_RECEPTOR_SIGNALING_PATHWAY_VIA_STAT	GO:1904893	18	Up	1.4872062380095382e-4	0.024714062772967393	2	BCL3,PIBF1,PPP2R1A,CAV1,SH2B3,PPP2CA,SOCS2,VHL,ADIPOR1,PARP14,PTPN2,SOCS3,SOCS1,HGS,NF2,INPP5F,LEPROT,GGNBP2	PPP2R1A,PPP2CA,SOCS3,HGS,GGNBP2
GO_NEGATIVE_REGULATION_OF_RECEPTOR_SIGNALING_PATHWAY_VIA_JAK_STAT	GO:0046426	18	Up	1.4872062380095382e-4	0.024714062772967393	2	BCL3,PIBF1,PPP2R1A,CAV1,SH2B3,PPP2CA,SOCS2,VHL,ADIPOR1,PARP14,PTPN2,SOCS3,SOCS1,HGS,NF2,INPP5F,LEPROT,GGNBP2	PPP2R1A,PPP2CA,SOCS3,HGS,GGNBP2
GO_AMINO_ACID_IMPORT	GO:0043090	13	Up	1.5521274003735792e-4	0.0252321928260731	1	SLC1A3,PSEN1,SLC1A5,RGS2,PER2,SLC7A1,SLC25A38,ARL6IP5,SLC7A11,SLC3A2,ARL6IP1,SLC36A4,CLN8	SLC1A3,PSEN1,RGS2,SLC3A2
GO_MEMBRANE_REPOLARIZATION_DURING_ATRIAL_CARDIAC_MUSCLE_CELL_ACTION_POTENTIAL	GO:0098914	2	Up	1.619782657795174e-4	0.025565812348663362	1	KCNQ1,FLNA	KCNQ1,FLNA
GO_NEGATIVE_REGULATION_OF_TRANSCRIPTION_BY_RNA_POLYMERASE_I	GO:0016479	1	Up	1.641025665600216e-4	0.025565812348663362	5	FLNA	FLNA
GO_BARBED_END_ACTIN_FILAMENT_CAPPING	GO:0051016	13	Up	1.8228486321995903e-4	0.027818902186915382	3	CAPG,CAPZB,ADD1,TRIOBP,MTPN,CAPZA1,RDX,GSN,ADD3,TWF1,EPS8,CAPZA2,TWF2	CAPG,GSN,TWF1,EPS8,CAPZA2,TWF2
GO_FATTY_ACID_ELONGATION_SATURATED_FATTY_ACID	GO:0019367	2	Up	1.8819162300911317e-4	0.027833191347757167	5	ELOVL5,ELOVL1	ELOVL5,ELOVL1
GO_REGULATION_OF_MRNA_METABOLIC_PROCESS	GO:1903311	274	Up	1.9165701237889313e-4	0.027833191347757167	5	RBM5,UPF1,PAF1,PSMB1,CDK11A,PTBP1,PSMC4,ZC3H3,SLC11A1,SAMD4A,VIM,PSMA4,CELF2,PTCD2,THRAP3,PUM2,YBX3,SFSWAP,U2AF2,YBX1,ELAVL1,ROCK1,PSME4,JMJD6,PABPC1,DAZAP1,IGF2BP2,SART3,EXOSC7,RBM7,MBNL3,SNRPA,EXOSC5,TNRC6C,XPO1,TNPO1,DIS3,YTHDC1,REST,PSMC5,KHSRP,FUS,PAPOLA,PCBP4,PABPC4,TNRC6A,ALKBH5,PSME1,HNRNPC,PSMD5,SRPK1,PSMD8,CIRBP,HNRNPM,DDX17,GTPBP1,TNRC6B,PSMC6,PSMA3,SNW1,SRSF5,ZC3H14,PSMC1,PSMB5,APEX1,…	PTBP1,ZC3H3,SLC11A1,VIM,YBX3,JMJD6,DAZAP1,EXOSC7,PAPOLA,PSMD8,PSMA3,PSMC1,PSMD7,SNRNP70,PSMD11,SRSF3,EIF4G1,HNRNPA2B1,NUP214,ZFP36,CDC73,RBM17,TBRG4,PSMB6,SERBP1,WTAP,YWHAZ,NUDT21,POLR2G,ZBTB7A,HSF1,SRSF10	PTCD2,DIS3,TNRC6B,KHDRBS3,CNOT6L,ZFP36L2,PRKCA,CPSF4,LEO1,SRSF8
GO_NUCLEUS_ORGANIZATION	GO:0006997	106	Up	1.9354452394803055e-4	0.027833191347757167	3	PAFAH1B1,AKAP8L,SPAST,TBPL1,TPR,USP36,NDC1,SPAG4,HIPK2,PSME4,NUP133,NFE2L1,CHMP2B,ZMPSTE24,SEH1L,RRN3,CHMP5,NSFL1C,SRPK1,PES1,SUN2,VRK1,CHMP4B,EMD,NUP93,RPS19,PPP2R1A,ZPR1,NUP98,PARP11,NUP107,RNF8,NUP155,PPP2CA,RTN4,KDM3A,SUMO1,NEK6,VPS4B,NEK9,TARDBP,NUP153,POLR1B,EMG1,CHMP2A,HABP4,SYNE1,CHMP1A,VPS4A,USPL1,CCNB1,LPIN1,ETS1,GOLM1,SRPK2,BIN1,TOR1B,TOR1A,NUMA1,NUP54,PML,WRAP53,SERBP1,TOR1AIP1,DYRK3,…	CHMP5,NSFL1C,PPP2R1A,PPP2CA,RTN4,KDM3A,SUMO1,NEK6,VPS4A,TOR1A,PML,SERBP1,LMNA,HMGB2,REEP4,CDK1,UBXN2A,PITPNB,DCTN1,UBXN2B	PRKCA,WDR73,WBP2NL
GO_ENDOPLASMIC_RETICULUM_TO_GOLGI_VESICLE_MEDIATED_TRANSPORT	GO:0006888	169	Up	2.1128984795193908e-4	0.02981180156574718	1	COPZ2,TRAPPC6A,SPAST,CUL3,GOPC,TRAPPC3,NSF,LMAN1,BCAP29,SEC31B,DYNC1I2,CAPZB,SAR1A,CD59,DDHD2,TMED2,ZW10,ERGIC2,DYNLL1,SCFD1,SEC22C,ARCN1,TMED1,KDELR3,CNIH1,VTI1B,SEC23A,CTSZ,ARFGAP1,SEC23B,VAPA,COG4,LMF1,DCTN6,PPP6R1,NAPA,KDELR1,COPE,BET1,YKT6,SEC23IP,GBF1,GOSR2,GOSR1,RANGRF,AREG,CTSC,PPP6R3,FOLR1,COPZ1,SEC24A,ERGIC1,TFG,GORASP1,LMAN2L,NRBP1,SPTBN1,PROC,CAPZA1,KLHL12,TMED5,PPP6C,SEC22A,COPA,VAPB…	TMED2,CNIH1,NAPA,AREG,GORASP1,NRBP1,TMED5,ACTR10,KDELR2,PREB,ACTR1A,SEC31A,USO1,ARF1,CNIH4,DYNC1LI1,WHAMM,SEC13,DCTN2,GAS6,CD55,SERPINA1,CAPZA2,DCTN1,ANKRD28,ARFGAP3	TRAPPC6A,LMAN2L,TRAPPC8,TRAPPC9,PGAP1
GO_CELLULAR_RESPONSE_TO_OXYGEN_LEVELS	GO:0071453	173	Up	2.1625297018673323e-4	0.029947031686229468	2	BAD,CFLAR,CREBBP,PSMB1,PSMC4,FAS,PSMA4,HIPK2,PDK3,PSME4,SIRT2,RORA,ATP6AP1,PTGS2,ENO1,TIGAR,GNB1,EDN1,PSMC5,DNM1L,SLC9A1,ICAM1,PSME1,PSMD5,SIRT1,PSMD8,PICK1,HMOX1,RBX1,EP300,PSMC6,PSMA3,HIF1A,PSMC1,PSMB5,PSMA6,PSME2,PSMA7,E2F1,PSMD10,SUV39H1,PGK1,RGCC,PSMD7,STUB1,EEF2K,NDRG1,BNIP3L,NAMPT,CAV1,CHCHD2,PSMA2,TBL2,CUL2,PSMD3,PSMD11,CBL,PSMD9,PPARD,VEGFA,SLC29A1,CPEB4,FAM162A,ATP6V1A,PSMD14,EPAS1,NFE2…	BAD,ATP6AP1,ENO1,ICAM1,PSMD8,PSMA3,HIF1A,PSMC1,PGK1,RGCC,PSMD7,NAMPT,PSMD11,CPEB4,ATP6V1A,PPARG,PRKAA1,MDM2,MYC,PSMB6,ADAM8,ATP6V0D1,LMNA,RBPJ,BCL2	KCNMB1
GO_RESPONSE_TO_MOLECULE_OF_BACTERIAL_ORIGIN	GO:0002237	240	Up	2.2101690823394642e-4	0.03005026254133548	8	TFPI,UPF1,PAF1,MGST1,DCN,LTF,CD6,SLC11A1,NR1H3,VIM,TNFRSF1B,STAP1,TNIP3,TAB2,CASP8,SBNO2,RHOA,OTUD5,SIRT2,FCGR2B,SCARB1,PTGS2,NFKB2,EDN1,CXCL2,MEF2C,GSTP1,MGST2,CHMP5,P2RX7,ICAM1,IRAK3,CEBPE,COMT,TREM2,JAK2,ABL1,GGT5,MAPK1,GGT1,XBP1,TSPO,CSF2RB,PABPN1,NFKBIA,CD40,HCK,ACP5,MAPK3,PYCARD,RIPK2,NFKBIB,LILRB1,AKAP8,CACTIN,TGFB1,CARD8,HAMP,SERPINE1,MAPK8,CSF3,RPS6KB1,CCL2,HDAC5,NFKB1,IL10RA,VDR,SASH1,P…	SLC11A1,VIM,RHOA,NFKB2,CHMP5,ICAM1,TSPO,NFKBIA,CD40,RIPK2,NFKBIB,CCL2,TNFAIP3,CD80,PTGER2,CCR7,ZFP36,RARA,CDC73,AKIRIN2,CDK4,IL1RN,BCL10,DUSP10,S100A8,SNCA,ADAM17,ABR,CAPN2,HMGB2,ADAM9,TNIP2,FOS,JUNB,CEBPB,HSF1,CD55,HDAC2,PELI1,C5AR1,SIRPA,MRC1,CCL3	LY86,CASP1,PDCD4,PRKCA,SCIMP,PRDX2,CX3CR1
GO_VIRAL_LIFE_CYCLE	GO:0019058	272	Up	2.267378085269974e-4	0.030056049094460628	8	VTA1,CD4,LTF,CD74,KPNA6,NUP160,YTHDC2,TPR,NEDD4L,EIF2AK2,SERPINB3,ATG5,NDC1,PKN2,HYAL2,NUP133,NUCKS1,PABPC1,CDC42,TFRC,PVR,SCARB1,TSG101,HACD3,NUP37,RAB7A,TOP2B,LAMP3,ITCH,ITGB5,XPO1,CHMP2B,PPIE,FCN1,SEH1L,EPS15,ATG16L1,CHMP5,MAVS,OAS1,CCNK,ICAM1,CD209,NUP50,AAAS,NUP188,SRPK1,HSP90AB1,PCSK5,SMARCB1,LGALS1,APOBEC3H,RAE1,CHMP4B,VAPA,FMR1,EEA1,HTATSF1,KPNA3,NUP93,VPS18,TRIM35,SLC1A5,ZC3HAV1,CAV2,CAV…	ATG5,CDC42,RAB7A,LAMP3,CHMP5,ICAM1,CCL2,SELPLG,TRIM25,CD80,ZNF639,CXCR4,DEK,NUP214,APOBEC3A,VPS4A,OASL,SCARB2,PML,IFITM3,DYNLT1,GSN,ITGB1,SEC13,MX1,CTSB,UBAP1,ANPEP,PCBP1,PDCD6IP,CDK1,PPID,BCL2,PPIH,RAD23A,GAS6,IFITM2,SLC52A2,LAMP1,ISG15,PLSCR1,CD55,NUP62,CLEC5A,MRC1	CD209,TRIM62,RNASEL,ITGB7,EPHA2,SETDB1,USP6NL,POM121,MVB12B
GO_SPHINGOLIPID_METABOLIC_PROCESS	GO:0006665	110	Up	2.349101468718772e-4	0.030056049094460628	5	AGK,ALDH3B1,ELOVL5,NSMAF,HEXB,GALC,SPHK2,CTSA,ELOVL1,PLPP1,TNFRSF1A,GBA2,ALDH3A2,HACD3,ACER3,BAX,P2RX7,SPTLC1,CERS4,CREM,TECR,ARSA,CERK,SPTLC2,VAPA,STS,GLA,PLA2G15,ASAH1,PRKD2,PPP2R1A,ITGB8,ABCA2,P2RX1,SERINC1,ST8SIA4,PPP2CA,HTRA2,ST3GAL5,PRKD3,ESYT2,KDSR,ORMDL2,VAPB,SGPP1,A4GALT,ORMDL1,CLN6,SUMF2,PPT1,PRKAA1,SERINC3,PEMT,CSNK1G2,SMPD2,TEX2,SMPD4,ST6GALNAC4,GLTP,CERS5,ESYT1,PLPP2,SIRT3,CERS2,DEGS…	ELOVL5,HEXB,CTSA,ELOVL1,BAX,SPTLC2,GLA,ASAH1,PPP2R1A,SERINC1,PPP2CA,HTRA2,ORMDL2,PRKAA1,GLTP,CERS2,UGCG,SAMD8,B4GALT5,SGMS2,GBA	GBA2,SGPP1,GM2A
GO_PROTEIN_K48_LINKED_UBIQUITINATION	GO:0070936	51	Up	2.3714095348787635e-4	0.030056049094460628	5	RNF216,NEDD4L,RNF4,RNF126,UBE2D1,UBE2T,UBE2A,UBE2K,ITCH,UBE2D4,HACE1,RFFL,CDC34,BFAR,UBR5,UBE2R2,UBE2D3,BIRC2,RNF8,TRIM38,UBE3A,TNFAIP3,RNF146,UBE2B,NMI,RNF6,UBE2D2,UBE2G1,UBE2Q2,SKP2,FBXO38,AMFR,SYVN1,DTX3L,IFI27,TRIM44,RNF187,UBE2E3,UBE2E1,RNF34,UBE2C,ARIH2,UBE2E2,TTC3,UBE2G2,ZNRF1,UBE2H,PELI1,TOPORS,RNF5,RNF115	UBE2D1,UBE2A,BFAR,UBE2D3,TNFAIP3,UBE2D2,UBE2G1,RNF187,PELI1	RFFL
GO_REGULATION_OF_PROTEIN_LOCALIZATION_TO_MEMBRANE	GO:1905475	138	Up	2.381688282076294e-4	0.030056049094460628	1	BAD,ITGA3,AP2B1,FYN,BID,PRKCH,GOPC,GPC1,CASP8,PPP2R5A,PRKCZ,GRIPAP1,PICALM,ACTB,DLG1,GPC4,TP73,STX7,SSH1,PPP1R13B,EZR,TREM2,CRKL,MIEF1,GZMB,VTI1B,ZMYND8,E2F1,STX4,CSK,RAB11A,PDCD5,AKT2,BBC3,TGFB1,AGR2,RAB11FIP2,MAPK8,PPP1R9B,YWHAE,RANGRF,CD81,IFNG,C2CD5,TFDP2,SPTBN1,TMEM59,RAP1A,GBP1,VAMP8,ITGB1BP1,RHOQ,CRIPT,PLS1,PPP3CC,LYPLA1,RAMP3,LRP1,ACSL3,IQSEC2,VAMP7,YWHAH,PPFIA1,LGALS3,INPP5K,VPS4A,EPHB2,…	BAD,PICALM,ACTB,ITGB1BP1,LGALS3,VPS4A,YWHAQ,TMBIM1,TP53BP2,GSN,ITGB1,SQSTM1,YWHAZ,ITGAM,BCL2,PRNP,KCNE1,GDI1,PPP3R1	TFDP2,PDPK1,EPHA2,PAK1,MIEF2
GO_ESTABLISHMENT_OF_ORGANELLE_LOCALIZATION	GO:0051656	329	Up	2.448701027225237e-4	0.030056049094460628	1	FGR,MAD1L1,PAFAH1B1,TRAPPC6A,STARD3NL,BTK,SPAST,CENPQ,GAB2,TBC1D23,CUL3,SPDL1,DTNBP1,C12orf4,MAP4,TRAPPC3,KIF1B,SYNE2,CROCC,RIOK2,SPHK2,AP3D1,CD84,PRKCZ,RAB27A,WIPI1,AP3M2,CDC42,ATP6AP1,NDE1,LLGL2,PICALM,NSF,CLASP1,LMAN1,DLG1,KIFAP3,MLH1,SPAG5,STXBP2,IL4R,PCM1,SAR1A,KIF22,DNM2,PSEN1,NDC80,XPO1,PIBF1,CHMP2B,KIF3C,CD59,SEH1L,CHMP5,TMED2,LAT2,ZW10,NSFL1C,TMEM230,SCFD1,SNAP23,EZR,UNC13D,CDC23,SNAP29,…	FGR,STARD3NL,RAB27A,WIPI1,CDC42,ATP6AP1,PICALM,STXBP2,PSEN1,CHMP5,TMED2,NSFL1C,CNIH1,HIF1A,NAPA,AREG,PDCD10,SNX4,GORASP1,TTL,MREG,NR4A3,RHOT1,ACTN4,ACTR10,VPS4A,SYT11,TOR1A,PREB,ACTR1A,SEC31A,USO1,ARF1,SNCA,DYNLT1,ITGB1,SEC13,MX1,YWHAZ,CTNNB1,DCTN2,RAB6A,RAB11B,LAMP1,SERPINA1,DCTN1,ANKRD28,NUP62,UBXN2B,ARFGAP3	TRAPPC6A,KIF3A,CDK5RAP2,FNBP1L,BBS4,PDPK1,TRAPPC9,FES
GO_LEUKOCYTE_MEDIATED_IMMUNITY	GO:0002443	649	Up	2.503968040218173e-4	0.030056049094460628	4	FGR,FUCA2,ENPP4,KMT2E,ITGAL,LAMP2,ALDH3B1,PSMB1,MGST1,MMP25,BTK,HFE,PLAUR,TYROBP,ERCC1,LTF,ALOX5,MVP,DNASE1L1,CAPN1,WAS,SLC11A1,CD74,SERPINB1,ERP44,DERA,RNASET2,CD44,SLAMF7,TNFRSF1B,POU2F2,GRN,GAB2,ATP6V0A1,VCL,TIMP2,AGA,PARP3,C12orf4,HEXB,CYBA,HEBP2,SERPINB3,GDI2,ATP11B,SLC2A3,ACAA1,SPHK2,CTSA,CNN2,CDK13,CD84,PKM,TP53BP1,RHOA,PRKCZ,ROCK1,ATP11A,BCL3,KCNAB2,RAB27A,WDR1,TFRC,FCGR2B,STK10,AP1M1,PVR…	FGR,LAMP2,SLC11A1,ERP44,CD44,TIMP2,HEXB,GDI2,SLC2A3,CTSA,CNN2,PKM,RHOA,RAB27A,WDR1,RAB7A,STXBP2,TOLLIP,PSEN1,RAB10,ICAM1,CYB5R3,TOM1,PYGL,ATP6V1D,PYGB,CD40,MAGT1,GLA,PSMD7,ASAH1,IL27RA,PSMD11,VAT1,TCIRG1,LTA4H,BCL6,SNX4,GCA,IL1R1,QPCT,CD58,RAB14,NR4A3,PLAU,RAP1B,UBR4,ACTR10,LGALS3,SWAP70,TMBIM1,RAC1,SDCBP,IQGAP1,TMC6,PFKL,BCL10,S100A8,ARL8A,DYNC1LI1,DYNLT1,GOLGA7,GSN,ALDOA,ADAM8,ADAM17,CEBPG,ABR,…	RNASET2,POU2F2,CDK13,CST3,FCGRT,MLEC,NPC2,CCR2,NCKAP1L,C3,FGL2,PDPK1,STK11IP,PLAC8,CD1D,C1QC,SCIMP,MNDA,DNASE1L3,TLR3,LAIR1,INPP5D,CANT1,RAB37,C1QB,C1QA,GAPT,FES,BTN3A2,NHLRC3,GM2A,SVIP,HLA-E
GO_NEGATIVE_REGULATION_OF_PROTEIN_TARGETING_TO_MEMBRANE	GO:0090315	4	Up	2.5189339250098445e-4	0.030056049094460628	1	ITGB1BP1,INPP5K,KCNE1,GDI1	ITGB1BP1,KCNE1,GDI1
GO_FATTY_ACYL_COA_METABOLIC_PROCESS	GO:0035337	29	Up	2.532135722052714e-4	0.030056049094460628	5	ELOVL5,DGAT2,FAR2,ELOVL1,ACSL4,ACAT1,ACOT7,SCD,TECR,SLC25A1,ABCD1,GCDH,ACSL3,PPT1,ACLY,HSD17B4,SCD5,CBR4,HSD17B12,ACSL1,HACD1,FASN,ACSF3,DGAT1,ACSL5,FAR1,HSD17B8,HACD2,ACACA	ELOVL5,FAR2,ELOVL1,ACSL4,SLC25A1,HSD17B4,ACSL1,FAR1	ABCD1,HSD17B8
GO_VESICLE_LOCALIZATION	GO:0051648	163	Up	2.675818029437718e-4	0.031265261287711336	1	PAFAH1B1,TRAPPC6A,SYN1,STARD3NL,TBC1D23,CUL3,DTNBP1,TRAPPC3,KIF1B,AP3D1,PRKCZ,RAB27A,WIPI1,AP3M2,NDE1,PICALM,NSF,CLASP1,LMAN1,KIFAP3,SAR1A,DNM2,PSEN1,CD59,TMED2,TMEM230,SCFD1,SNAP23,SNAP29,CNIH1,TRIP11,SEC23A,CTSZ,KIF3B,RAB11A,SPG11,BLOC1S6,PPP6R1,NAPA,RAB3A,BET1,PIK3CG,WASL,YKT6,DNM1,SEC23IP,GBF1,GOSR2,GOSR1,C17orf75,AREG,CTSC,PPP6R3,FOLR1,SEC24A,ARL6,TFG,GORASP1,ITGA4,MLPH,TRAK2,KLHL12,MREG,PPP…	STARD3NL,RAB27A,WIPI1,PICALM,PSEN1,TMED2,CNIH1,NAPA,AREG,GORASP1,MREG,ACTN4,SYT11,TOR1A,PREB,SEC31A,USO1,ARF1,SNCA,SEC13,MX1,CTNNB1,DCTN2,RAB11B,SERPINA1,ANKRD28,ARFGAP3	TRAPPC6A,KIF3A,FNBP1L,BBS4,TRAPPC9
GO_FRUCTOSE_6_PHOSPHATE_METABOLIC_PROCESS	GO:0006002	10	Up	2.8048613053606377e-4	0.03226885052536438	5	PFKP,NFE2L1,PFKL,PFKM,HK1,HK2,HK3,FBP1,TALDO1,GFPT1	PFKP,PFKL,HK1,FBP1
GO_PROTEIN_INSERTION_INTO_MITOCHONDRIAL_MEMBRANE_INVOLVED_IN_APOPTOTIC_SIGNALING_PATHWAY	GO:0001844	29	Up	2.9491066619172815e-4	0.033414272148208225	1	BAD,BID,CASP8,TP73,BAX,PPP1R13B,GZMB,E2F1,BMF,BBC3,MAPK8,YWHAE,TFDP2,PPP3CC,YWHAH,YWHAQ,NMT1,TP53,PMAIP1,TP53BP2,BCL2L11,YWHAZ,MOAP1,YWHAB,YWHAG,BCL2,SFN,TFDP1,PPP3R1	BAD,BAX,YWHAQ,TP53BP2,YWHAZ,BCL2,PPP3R1	TFDP2
GO_PERK_MEDIATED_UNFOLDED_PROTEIN_RESPONSE	GO:0036499	19	Up	3.117482859692127e-4	0.0344458833256307	2	HSPA5,HERPUD1,ASNS,NCK2,PPP1R15A,AGR2,CCL2,TMEM33,NFE2L2,ATF4,EIF2S1,NCK1,PPP1R15B,ATF3,CXCL8,EIF2AK3,DDIT3,PTPN2,PTPN1	PPP1R15A,CCL2,PPP1R15B,ATF3
GO_MACROAUTOPHAGY	GO:0016236	260	Up	3.1604523598056575e-4	0.0344458833256307	5	POLDIP2,LAMP2,VTA1,DCN,CAPN1,RB1CC1,RRAGD,IFT88,ATP6V0A1,GABARAPL2,CLEC16A,PHF23,ATP6V1H,VPS13D,USP36,ATG5,VMP1,GNAI3,ATG2B,TBC1D25,VPS35,FUNDC1,NEDD4,WIPI1,CSNK2A2,PRKACA,TSG101,RAB7A,PIK3C3,TIGAR,TP53INP2,SESN1,PSEN1,ULK2,RRAGB,CHMP2B,ATG16L1,NSFL1C,DYNLL1,SNX5,SPTLC1,MCOLN1,EXOC1,SCFD1,HDAC6,WAC,SIRT1,SH3GLB1,SNAP29,TOMM22,HMOX1,MTMR3,HDAC10,ATP6V1D,SPTLC2,HIF1A,CSNK2A1,CHMP4B,MAP1LC3A,PIM2,MA…	LAMP2,RRAGD,GABARAPL2,ATP6V1H,ATG5,GNAI3,WIPI1,RAB7A,PSEN1,NSFL1C,MCOLN1,SH3GLB1,HDAC10,ATP6V1D,SPTLC2,HIF1A,RIPK2,CDC37,TCIRG1,GAPDH,ATP6V1A,HTRA2,ATP6V0B,STX12,VPS26A,OPTN,VPS25,PRKAA1,VPS4A,CALCOCO2,MAP1LC3B,RALB,ATG3,ATP6V1B2,ATP6V1C1,RRAGA,ATP6V0D1,SQSTM1,ATG4B,UBXN2A,ATG13,GBA,HGS,VDAC1,UBXN2B	VPS35,AMBRA1,EPM2A,RAB3GAP2,SESN3,TRAPPC8,FEZ2
GO_PEPTIDYL_SERINE_DEPHOSPHORYLATION	GO:0070262	18	Up	3.1783444095593986e-4	0.0344458833256307	5	PPP5C,PPP1R15A,PPM1F,PPP1R16B,PPP2CB,PPP2R1A,YWHAE,PPP2CA,DUSP1,SWAP70,PPP3CA,PPP2R2B,NCK1,PPP1R15B,PPP1CA,PPP2R2D,PPTC7,PPP2R2A	PPP1R15A,PPP2R1A,PPP2CA,SWAP70,PPP1R15B	PPM1F
GO_COBALT_ION_TRANSPORT	GO:0006824	4	Up	3.238329295697488e-4	0.03459460924746545	1	SLC11A2,SLC30A5,MMGT1,TCN2	MMGT1,TCN2
GO_NEGATIVE_REGULATION_OF_ENDOPLASMIC_RETICULUM_UNFOLDED_PROTEIN_RESPONSE	GO:1900102	10	Up	3.6173368957183414e-4	0.03767821919464942	2	HSPA5,NCK2,PPP1R15A,BFAR,WFS1,DNAJB9,NCK1,PPP1R15B,PTPN1,ATF6B	PPP1R15A,BFAR,PPP1R15B
GO_GOLGI_VESICLE_BUDDING	GO:0048194	74	Up	3.6564329020415945e-4	0.03767821919464942	1	TRAPPC6A,CUL3,TRAPPC3,NSF,LMAN1,SEC31B,SAR1A,CD59,TMED2,SCFD1,CNIH1,SEC23A,CTSZ,SEC23B,VAPA,PPP6R1,NAPA,BET1,SEC23IP,GBF1,GOSR2,AREG,CTSC,PPP6R3,FOLR1,GOLPH3,SEC24A,TFG,GORASP1,KLHL12,PPP6C,VAPB,TBC1D20,RAB1A,PREB,SEC31A,USO1,SEC24B,CSNK1D,GOLPH3L,CNIH3,SEC16A,ARFGAP2,SEC24D,SAR1B,MIA3,SEC13,TRAPPC10,STX5,KLHL21,PEF1,TGFA,PRKCI,GOLGA2,TRAPPC2L,TRAPPC9,TRAPPC1,TMED10,RAB1B,SEC24C,MCFD2,TRAPPC5,TRA…	TMED2,CNIH1,NAPA,AREG,GORASP1,PREB,SEC31A,USO1,SEC13,SERPINA1,ANKRD28,ARFGAP3	TRAPPC6A,TRAPPC9
GO_PROTEIN_AUTOUBIQUITINATION	GO:0051865	54	Up	3.6781358668218876e-4	0.03767821919464942	5	BRCA1,RNF10,ERCC8,RNF4,RAD18,UBE2T,UBE2A,ITCH,CNOT4,RNF13,STUB1,BFAR,TRIM37,UBE2D3,RNF141,SASH1,RNF8,UBE3A,KLHL24,RNF19B,UBE3D,RNF146,UBE2B,RNF11,TRAF2,UBE4B,UBE2D2,TRIM21,RNF122,DDB2,MDM2,RNF185,TAF1,UHRF2,LRSAM1,SH3RF1,AMFR,TRIM58,DTX3L,TRIM68,RNF187,RNF181,RNF213,TRAF6,RNF41,MTA1,RNF220,LRRK2,RNFT1,WWP2,LTN1,TRIM13,RNF115,UHRF1	UBE2A,RNF13,BFAR,UBE2D3,UBE2D2,DDB2,MDM2,RNF187,MTA1,RNFT1
GO_POSITIVE_REGULATION_OF_APOPTOTIC_SIGNALING_PATHWAY	GO:2001235	148	Up	3.7606967372555693e-4	0.0377083525482514	2	BAD,TNFRSF12A,PLAUR,BID,FAS,BCLAF1,BAK1,CTNNA1,MAPK9,CASP8,HYAL2,NCK2,TP73,PTPRC,GSK3B,CYLD,BAX,DNM1L,PPP1R13B,TFAP4,SIRT1,JAK2,TIMP3,BIK,GZMB,MMP9,STK4,E2F1,SRPX,PYCARD,CTSH,BMF,STK3,PDCD5,PIAS4,BBC3,PPP2R1A,GSK3A,CAV1,CASP2,TGFBR1,MAPK8,PPIF,YWHAE,SLC9A3R1,FBXW7,CTSC,LTBR,FAM162A,TFDP2,HTRA2,PARK7,SFPQ,WDR35,APAF1,PPP3CC,SPOP,TNFSF10,ZNF205,INHBA,G0S2,RBCK1,PLAGL2,BECN1,TRAF2,STYXL1,YWHAH,RIPK3…	BAD,CTNNA1,BAX,PPP2R1A,HTRA2,G0S2,YWHAQ,PML,BCL10,MCL1,TP53BP2,S100A8,GSN,ATF3,S100A9,YWHAZ,DAPK3,CRADD,BCL2,PRKRA,PPP3R1	TFDP2,PARK7,ITM2C,RPL26
GO_NEGATIVE_REGULATION_OF_CYSTEINE_TYPE_ENDOPEPTIDASE_ACTIVITY	GO:2000117	71	Up	3.781928912969852e-4	0.0377083525482514	5	CFLAR,PLAUR,LTF,HGF,BIRC3,CD44,HERPUD1,NLE1,PTGS2,CST7,LAMP3,IGBP1,BIRC5,RFFL,MMP9,CSNK2A1,XIAP,PIH1D1,CARD8,DNAJB6,YWHAE,CRYAB,BIRC2,VEGFA,DHCR24,PARK7,RPS6KA1,CAAP1,TNFSF14,PCID2,PRDX5,BCL2L12,IFI6,POR,CDKN2D,RAF1,LAMTOR5,MICAL1,MDM2,KLF4,ARRB1,MAP2K5,THBS1,CD27,NOL3,ARRB2,AKT1,SNCA,SFRP2,TNFAIP8,CAST,SH3RF1,IFI16,PRDX3,USP47,ARL6IP1,SERPINB9,RNF34,TRIAP1,SFN,RPS6KA3,PAK2,SIAH2,GAS6,SRC,CARD16,…	BIRC3,CD44,CST7,LAMP3,IFI6,CDKN2D,MDM2,SNCA,CAST,SIAH2,GAS6	RFFL,PARK7,PRDX5
GO_POSITIVE_REGULATION_OF_TISSUE_REMODELING	GO:0034105	24	Up	3.99354700160965e-4	0.03887240153073979	7	ROCK1,ATP6AP1,TFRC,BAX,CA2,IL23A,VDR,SPP1,ROCK2,TMBIM1,PPP3CA,DEF8,TNFRSF11A,EGFR,IL18,ADAM8,PRKCA,PPARGC1B,IL15,DCSTAMP,SYK,LTBP3,TMEM64,PLEKHM1	ATP6AP1,BAX,CA2,TMBIM1,ADAM8,PLEKHM1	PRKCA
GO_REGULATION_OF_ESTABLISHMENT_OF_PROTEIN_LOCALIZATION_TO_MITOCHONDRION	GO:1903747	65	Up	4.010841482150237e-4	0.03887240153073979	1	BAD,BID,USP36,CASP8,CSNK2A2,SREBF1,LMAN1,TP73,DNAJA1,HUWE1,PPP1R13B,RNF31,SH3GLB1,HPS4,GZMB,E2F1,BNIP3L,PDCD5,BBC3,GSK3A,MAPK8,YWHAE,UBE2D3,FBXW7,TFDP2,HTRA2,RHOU,PPP3CC,YWHAH,RAC2,PRKAA1,YWHAQ,NMT1,NPEPPS,TP53,PMAIP1,SAE1,TP53BP2,HAX1,BAG3,BAG4,PINK1,UBE2J2,VPS11,FZD5,BAP1,MICALL2,YWHAZ,YWHAB,YWHAG,BCL2,ABLIM3,PARL,ATG13,SFN,ARIH2,UBE2L3,LRRK2,TOMM7,TFDP1,UBL5,SREBF2,HSPA1L,LEPROT,PPP3R1	BAD,SH3GLB1,UBE2D3,HTRA2,PRKAA1,YWHAQ,SAE1,TP53BP2,YWHAZ,BCL2,ATG13,PPP3R1	TFDP2,PARL
GO_PLATELET_DEGRANULATION	GO:0002576	87	Up	4.0546233209383576e-4	0.03887240153073979	1	LAMP2,CD9,IGF1,HGF,VCL,WDR1,ACTN1,STXBP2,APLP2,TGFB2,BRPF3,TIMP3,PDGFB,VTI1B,TIMP1,MAGED2,TGFB1,SERPINE1,RARRES2,CDC37L1,P2RX1,LGALS3BP,VWF,PHACTR2,VEGFA,SPARC,FN1,PLEK,QSOX1,APOA1,CLU,A1BG,SRGN,F13A1,ABCC4,TUBA4A,ISLR,ACTN4,HABP4,CD36,CD63,STXBP1,TLN1,THBS1,OLA1,SOD1,APP,ECM1,SCCPDH,MANF,LHFPL2,PCYOX1L,SERPING1,ENDOD1,FERMT3,ALDOA,APOOL,TTN,CD109,TAGLN2,FCER1G,CYB5R1,TEX264,ANXA5,SYK,TMX3,SERPIN…	LAMP2,CD9,WDR1,STXBP2,TIMP1,FN1,F13A1,ACTN4,OLA1,SCCPDH,MANF,FERMT3,ALDOA,CD109,TAGLN2,ANXA5,GAS6,FLNA,SERPINA1	IGF1,ABCC4,A2M,TMSB4X
GO_VESICLE_TARGETING	GO:0006903	84	Up	4.2835540392162163e-4	0.04052829317487294	1	TRAPPC6A,STARD3NL,TBC1D23,CUL3,TRAPPC3,WIPI1,NSF,CLASP1,LMAN1,SAR1A,PSEN1,CD59,TMED2,SCFD1,SNAP23,SNAP29,CNIH1,TRIP11,SEC23A,CTSZ,PPP6R1,NAPA,BET1,YKT6,SEC23IP,GBF1,GOSR2,GOSR1,C17orf75,AREG,CTSC,PPP6R3,FOLR1,SEC24A,TFG,GORASP1,KLHL12,PPP6C,WDR11,TBC1D20,EXOC4,STARD3,RAB1A,PREB,AP1AR,SEC31A,USO1,SEC24B,CSNK1D,CNIH3,SEC16A,ARFGAP2,SEC24D,SAR1B,SEC13,TRAPPC10,STX5,KLHL21,PEF1,TGFA,CLASP2,GOLGA2,TRA…	STARD3NL,WIPI1,PSEN1,TMED2,CNIH1,NAPA,AREG,GORASP1,PREB,SEC31A,USO1,SEC13,SERPINA1,ANKRD28,ARFGAP3	TRAPPC6A,TRAPPC9
GO_RESPONSE_TO_CYTOKINE	GO:0034097	897	Up	4.335736097873543e-4	0.04052829317487294	2	GCLC,BAD,TFPI,CD38,UPF1,SLC25A5,SPPL2B,MAP3K14,TNFRSF12A,RALA,ADIPOR2,PAFAH1B1,PSMB1,JARID2,IL32,CD4,BTK,FYN,MAP4K3,BRCA1,ALOX5,PSMC4,NUB1,WAS,SLC11A1,CD74,HGF,BIRC3,GCLM,NR1H3,VIM,CD44,IFNGR1,VRK2,TNFRSF1B,BCLAF1,GAB2,PIAS1,STAP1,TIMP2,PSMA4,HSPA5,YTHDC2,TPR,VAMP3,TNFRSF9,PIK3CB,CYBA,CUL1,TAB2,EIF2AK2,TRAF1,SEC61A1,YBX3,WNK1,MPC1,CASP8,ST3GAL6,SLC12A2,CNN2,SBNO2,ZC3H15,YBX1,SPI1,CLDN18,PFKP,SP10…	BAD,RALA,JARID2,SLC11A1,BIRC3,VIM,CD44,TIMP2,VAMP3,SEC61A1,YBX3,CNN2,PFKP,RHOA,ACSL4,CDC42,STXBP2,NFKB2,LAMP3,TOLLIP,KEAP1,TXLNA,ICAM1,PSMD8,GNPNAT1,PSMA3,HIF1A,PSMC1,NFKBIA,GSS,CD40,PLP2,TIMP1,PSMD7,RIPK2,ASAH1,IL27RA,CDC37,BCAT2,PSMD11,CCL2,AIP,TCIRG1,SELPLG,GAPDH,SRSF3,SOD2,BCL6,PDCD10,HTRA2,FN1,KDM3A,IL1R1,KYNU,SUMO1,CD58,NRP2,TNFAIP3,TCP1,TRIM25,CD80,CCRL2,CXCR4,HNRNPA2B1,F13A1,CDKN1A,CCR7,S…	GCLC,CD38,SPPL2B,MAP2K7,RFFL,RPL3,RPS6KA5,CXCL12,CCND1,TRIM62,GBP3,CSF3R,TNFRSF8,CCR2,LAMA5,RNASEL,CASP1,DUOX1,BBS4,ZEB1,PDCD4,AKAP6,ZFP36L2,PRKCA,TNFRSF13C,MNDA,AIM2,TLR3,CX3CR1,INPP5D,KRT8,CMKLR1,CCR10,EVL,MMP1,DAPK1,AIF1,HLA-E,TMSB4X,HLA-DPB1,HLA-DPA1,HLA-DQB2,GSTA2
GO_POSITIVE_REGULATION_OF_PROTEIN_MATURATION	GO:1903319	11	Up	5.076771716660236e-4	0.04639979509776377	5	ENO1,MYH9,PLGRKT,BAG2,SOX4,TIMM17A,RHBDD1,GSN,ADAM8,MMP14,SRC	ENO1,GSN,ADAM8
GO_POSITIVE_REGULATION_OF_ESTABLISHMENT_OF_PROTEIN_LOCALIZATION_TO_MITOCHONDRION	GO:1903749	56	Up	5.112988901685813e-4	0.04639979509776377	1	BAD,BID,USP36,CASP8,CSNK2A2,TP73,HUWE1,PPP1R13B,RNF31,SH3GLB1,HPS4,GZMB,E2F1,PDCD5,BBC3,GSK3A,MAPK8,YWHAE,UBE2D3,FBXW7,TFDP2,HTRA2,RHOU,PPP3CC,YWHAH,RAC2,PRKAA1,YWHAQ,NMT1,NPEPPS,TP53,PMAIP1,SAE1,TP53BP2,PINK1,UBE2J2,VPS11,FZD5,BAP1,MICALL2,YWHAZ,YWHAB,YWHAG,BCL2,ABLIM3,ATG13,SFN,ARIH2,UBE2L3,TOMM7,TFDP1,UBL5,SREBF2,HSPA1L,LEPROT,PPP3R1	BAD,SH3GLB1,UBE2D3,HTRA2,PRKAA1,YWHAQ,SAE1,TP53BP2,YWHAZ,BCL2,ATG13,PPP3R1	TFDP2
GO_PEPTIDYL_TYROSINE_DEPHOSPHORYLATION_INVOLVED_IN_INACTIVATION_OF_PROTEIN_KINASE_ACTIVITY	GO:1990264	3	Up	5.150017375119541e-4	0.04639979509776377	5	DUSP3,DUSP10,PTPN1	DUSP3,DUSP10
GO_GOLGI_VESICLE_TRANSPORT	GO:0048193	303	Up	5.37194943496311e-4	0.04782314032696921	1	ARF5,COPZ2,TRAPPC6A,CYTH3,SPAST,OSBPL5,SNX1,RABEP1,GABARAPL2,CUL3,GOPC,VAMP3,USE1,TRAPPC3,MON2,AP3D1,GOLGA5,KIF2A,EXOC5,WIPI1,NSF,LMAN1,BCAP29,SEC31B,KIFAP3,KLHL20,DYNC1I2,CAPZB,SAR1A,KIF22,DNM2,KIF3C,RAB10,CD59,SCAMP1,DDHD2,EPS15,TMED2,ZW10,ERGIC2,DYNLL1,KIF16B,GOLGA3,KIF4A,EXOC1,SCFD1,SNAP23,SEC22C,ARCN1,TMED1,GGA1,PICK1,KDELR3,CNIH1,VTI1B,SEC23A,CTSZ,ARFGAP1,ARFRP1,SEC23B,KIF3B,VAPA,CCDC22,RP2…	SNX1,GABARAPL2,VAMP3,WIPI1,RAB10,TMED2,CNIH1,CCDC22,NAPA,AREG,GORASP1,NRBP1,TMED5,RAB14,OPTN,ACTR10,SORT1,KDELR2,PREB,ACTR1A,SEC31A,USO1,RAB13,ARF1,CNIH4,DYNC1LI1,GOLGA7,WHAMM,SEC13,DCTN2,RAB6A,PITPNB,GAS6,LAMP1,CD55,SERPINA1,CAPZA2,DCTN1,ANKRD28,ARFGAP3	TRAPPC6A,LMAN2L,GGA3,KIF3A,SGSM2,TRAPPC8,TRAPPC9,ANKFY1,PGAP1
GO_ALPHA_LINOLENIC_ACID_METABOLIC_PROCESS	GO:0036109	11	Up	5.692889678965051e-4	0.04950301174149468	5	ELOVL5,ACAA1,ELOVL1,ACOT8,ABCD1,SCP2,HSD17B4,FADS2,FADS1,ACSL1,ACOX1	ELOVL5,ELOVL1,HSD17B4,ACSL1	ABCD1
GO_PROCESS_UTILIZING_AUTOPHAGIC_MECHANISM	GO:0061919	426	Up	5.726789317654299e-4	0.04950301174149468	5	BAD,POLDIP2,LAMP2,OSBPL7,VPS41,VTA1,DCN,CAPN1,HGF,RB1CC1,RRAGD,IFT88,ATP6V0A1,GABARAPL2,DAPK2,CLEC16A,PHF23,ATP6V1H,VPS13D,PIK3CB,TAB2,USP36,ATG5,USP13,VMP1,CTSA,GNAI3,KDM4A,CD84,ATG2B,ROCK1,TBC1D25,SIRT2,VPS35,FUNDC1,NEDD4,WIPI1,CSNK2A2,PRKACA,SREBF1,MARK2,TSG101,RAB7A,USP33,LAMP3,PIK3C3,TIGAR,TP53INP2,TOLLIP,KEAP1,SESN1,PSEN1,HSP90AA1,GSK3B,ULK2,RRAGB,CHMP2B,ZMPSTE24,CTTN,ATG16L1,DNM1L,NSFL1C,D…	BAD,LAMP2,RRAGD,GABARAPL2,ATP6V1H,ATG5,CTSA,GNAI3,WIPI1,RAB7A,LAMP3,TOLLIP,KEAP1,PSEN1,NSFL1C,MCOLN1,SH3GLB1,FBXO7,TSPO,HDAC10,ATP6V1D,SPTLC2,HIF1A,SUPT20H,KAT8,RIPK2,SNRNP70,CDC37,NAMPT,EIF4G2,TCIRG1,GAPDH,ATP6V1A,EIF4G1,HTRA2,ATP6V0B,STX12,VPS26A,OPTN,VPS25,PRKAA1,VPS4A,SYT11,DRAM1,CALCOCO2,ANXA7,MAP1LC3B,ABL2,MCL1,S100A8,RALB,ATG3,SNCA,ATP6V1B2,ATP6V1C1,RRAGA,ATP6V0D1,SQSTM1,S100A9,DAPK3,ATG4B…	DAPK2,VPS35,AMBRA1,EPM2A,TFEB,PARK7,RAB3GAP2,FNBP1L,TRIM65,SESN3,SOGA1,TRAPPC8,FEZ2,DAPK1,SVIP
GO_NEGATIVE_REGULATION_OF_CELLULAR_AMINE_METABOLIC_PROCESS	GO:0033239	5	Up	5.759243141896279e-4	0.04950301174149468	5	ATP2B4,COMT,SNCA,ITGB2,ITGAM	SNCA,ITGAM
