## Extended Data Table 7 for "An integrated cell atlas of the human lung in health and disease": DC2-BMI-GO_BP-Total.tsv

GeneSet	GOID	NGenes	Direction	PValue	FDR	Cluster	Genes	DEUp	DEDown
GO_REGULATION_OF_MAST_CELL_ACTIVATION	GO:0033003	30	Up	1.7420453029615579e-7	0.0012987407121225294	1	FGR,GAB2,C12orf4,SPHK2,CD84,STXBP2,IL4R,UNC13D,HMOX1,SNX4,VAMP8,NR4A3,VAMP7,ADGRE2,RAC2,STXBP1,PDPK1,CD226,FER,FCER1G,SYK,CD300A,LGALS9,ADORA2B,FES,CD300LF,PLSCR1,CRLF2,LYN,MILR1	SYK,CD300A,LGALS9,ADORA2B,FES
GO_REGULATION_OF_MAST_CELL_ACTIVATION_INVOLVED_IN_IMMUNE_RESPONSE	GO:0033006	24	Up	3.8080339945564577e-7	0.0012987407121225294	1	FGR,GAB2,C12orf4,SPHK2,CD84,STXBP2,IL4R,UNC13D,HMOX1,SNX4,VAMP8,VAMP7,ADGRE2,RAC2,STXBP1,PDPK1,FER,FCER1G,SYK,CD300A,LGALS9,ADORA2B,FES,LYN	SYK,CD300A,LGALS9,ADORA2B,FES
GO_REGULATION_OF_MYELOID_LEUKOCYTE_MEDIATED_IMMUNITY	GO:0002886	44	Up	5.210246237453314e-7	0.0012987407121225294	1	FGR,BTK,GAB2,C12orf4,SPHK2,CD84,FCGR2B,STXBP2,IL4R,DDX1,MAVS,UNC13D,HMOX1,STX4,DDX58,SNX4,VAMP8,CCR2,VAMP7,C3,ADGRE2,TICAM1,RAC2,PRAM1,STXBP1,PDPK1,FER,FCER1G,ABR,ITGB2,DNASE1L3,SYK,DDX21,CD300A,LGALS9,PTAFR,ITGAM,ADORA2B,DHX36,FES,BCR,HLA-E,DNASE1,LYN	SYK,CD300A,LGALS9,PTAFR,ADORA2B,FES,HLA-E
GO_MAST_CELL_ACTIVATION	GO:0045576	44	Up	8.954022906218142e-7	0.0016712940465782222	1	FGR,BTK,GAB2,LCP2,C12orf4,SPHK2,CD84,STXBP2,IL4R,LAT2,SNAP23,UNC13D,HMOX1,NDRG1,PIK3CG,CBL,SNX4,VAMP8,NR4A3,VAMP7,ADGRE2,RAC2,STXBP1,PDPK1,CD226,FER,KIT,FCER1G,S100A12,SYK,CD300A,RHOH,LGALS9,ADORA2B,PIK3CD,RASGRP1,FES,CD300LF,PLSCR1,S100A13,CRLF2,LAT,LYN,MILR1	LCP2,LAT2,SYK,CD300A,RHOH,LGALS9,ADORA2B,FES	RASGRP1
GO_COTRANSLATIONAL_PROTEIN_TARGETING_TO_MEMBRANE	GO:0006613	98	Down	1.1174739546524621e-6	0.0016712940465782222	2	SEC62,RPS20,SEC63,SEC61A1,RPL18,TRAM2,SEC61A2,TRAM1,RPL31,RPS5,RPL6,RPLP0,RPL3,SRP54,RPS16,RPS19,RPL18A,SEC61B,RPL28,RPL19,RPL34,RPS13,RPS12,RPL24,SSR3,RPS15,RPL22,RPS25,RPL21,RPL5,RPS10,SSR1,RPL23,RPS4Y1,RPL36,RPL27,RPS15A,RPL35,RPS6,RPLP1,RPS24,SRP14,RPS2,RPS11,RPL13A,RPL11,RPS8,SRP9,RPS27A,RPL32,RPS3A,RPL37,RPL10,RPL7,RPL7A,RPS3,SRP19,RPL30,ZFAND2B,RPL8,RPL26,RPL29,SSR2,RPL9,RPS14,RPL27A,RPL13…		TRAM2,TRAM1,RPS13,RPL21,RPL11,RPS3A,RPL10,RPL7,RPL15,RPS4X
GO_REGULATION_OF_LEUKOCYTE_DEGRANULATION	GO:0043300	37	Up	1.8583547132429606e-6	0.0023161294242718096	1	FGR,GAB2,C12orf4,SPHK2,CD84,FCGR2B,STXBP2,IL4R,CEACAM1,UNC13D,HMOX1,STX4,SNX4,VAMP8,CCR2,VAMP7,ADGRE2,RAC2,PRAM1,STXBP1,PDPK1,FER,FCER1G,ABR,ITGB2,SYK,AP1G1,CD300A,LGALS9,PTAFR,ITGAM,ADORA2B,FES,LAMP1,BCR,HLA-F,LYN	SYK,CD300A,LGALS9,PTAFR,ADORA2B,FES	CEACAM1
GO_MAST_CELL_MEDIATED_IMMUNITY	GO:0002448	38	Up	3.878067730927658e-6	0.004142884355982431	1	FGR,BTK,GAB2,C12orf4,SPHK2,CD84,STXBP2,IL4R,LAT2,SNAP23,UNC13D,HMOX1,PIK3CG,CBL,SNX4,VAMP8,NR4A3,VAMP7,ADGRE2,RAC2,STXBP1,PDPK1,FER,KIT,FCER1G,SPON2,SYK,CD300A,LGALS9,ADORA2B,SERPINB9,PIK3CD,RASGRP1,FES,S100A13,LAT,LYN,MILR1	LAT2,SPON2,SYK,CD300A,LGALS9,ADORA2B,FES	RASGRP1
GO_ANTIGEN_PROCESSING_AND_PRESENTATION_OF_PEPTIDE_ANTIGEN_VIA_MHC_CLASS_I	GO:0002474	93	Up	7.959826428374805e-6	0.0074404477539233484	1	PSMB1,HFE,PSMC4,PSMA4,VAMP3,CYBA,PSME4,ITGB5,PSMC5,PSME1,SNAP23,PSMD5,PSMD8,NCF4,PSMC6,PSMA3,PSMC1,PSMB5,PSMA6,PSME2,SEC23A,PSMA7,PSMD10,PSMD7,IKBKB,FCGRT,PSMA2,PSMD3,PSMD11,PSMD9,CLEC4A,LNPEP,SEC24A,PSMD14,CD207,NCF2,VAMP8,IDE,PSMF1,PSMB2,CANX,PSMA1,PSME3,CD36,PSMB7,ITGAV,SEC31A,SEC24B,TAPBPL,PSMB6,PSMA5,FCGR1A,SEC24D,SAR1B,MR1,SEC13,NCF1,FCER1G,PSMD4,PSMB4,ACE,PSMC2,PSMD6,ERAP1,ERAP2,CYBB,PSMC3…	NCF4,CD36,FCGR1A,MR1,NCF1,CYBB,PSMB8,HLA-E
GO_CD8_POSITIVE_ALPHA_BETA_T_CELL_ACTIVATION	GO:0036037	18	Up	1.2625759324204158e-5	0.010490603136266522	1	HFE,RUNX3,CBFB,LILRB1,TNFSF8,CLEC4A,CD274,NCKAP1L,GPR18,IRF1,XCL1,SH3RF1,RUNX1,ZBTB7B,BCL2,SATB1,SOCS1,HLA-E	TNFSF8,CD274,HLA-E
GO_RESPONSE_TO_TYPE_I_INTERFERON	GO:0034340	77	Up	1.7550351563357923e-5	0.012809336938048805	1	SP100,IFI35,IP6K2,UBE2K,MAVS,OAS1,MUL1,HSP90AB1,TTLL12,SAMHD1,CACTIN,TYK2,CDC37,OAS3,OAS2,PTPN6,WNT5A,STAT1,IRF6,IFIT3,IFIT2,EGR1,ZBP1,IRF1,IRF3,IFI6,IRF5,BST2,XAF1,RSAD2,OASL,RNASEL,IRF4,NLRC5,IRF8,IFITM3,IFNAR1,MX1,IFNAR2,ADAR,JAK1,GBP2,ABCE1,METTL3,IFI27,FADD,IRF2,TRIM56,STAT2,ISG20,MYD88,PTPN2,PTPN11,SCRIB,SETD2,SHMT2,MX2,TBK1,IRAK1,USP18,IFITM2,IRF7,YTHDF3,IFIT1,IFITM1,ISG15,PTPN1,YTHDF2,CNO…	IRF5,BST2,STAT2,IRF7,PSMB8,HLA-E,IKBKE
GO_ESTABLISHMENT_OF_PROTEIN_LOCALIZATION_TO_ENDOPLASMIC_RETICULUM	GO:0072599	109	Down	1.8842298250673555e-5	0.012809336938048805	2	SEC62,RPS20,SEC63,HSPA5,SEC61A1,RPL18,TRAM2,SEC61A2,TRAM1,RPL31,RPS5,RAB10,RPL6,RPLP0,RPL3,PMM1,SRP54,CHMP4B,SGTA,RPS16,RPS19,RPL18A,SEC61B,RPL28,RPL19,RPL34,RPS13,RPS12,RPL24,SSR3,SPCS1,RPS15,RAB3GAP1,RPL22,RPS25,SPCS2,RAB3GAP2,RPL21,RPL5,RPS10,RPL23,SPCS3,RPS4Y1,RPL36,RPL27,SEC61G,RPS15A,RPL35,RPS6,RPLP1,RPS24,SRP14,PMM2,RPS2,RPS11,RPL13A,RPL11,RPS8,SRP9,RPS27A,RPL32,RPS3A,RPL37,RPL10,RPL7,RPL7…		TRAM2,TRAM1,RPS13,RPL21,RPL11,RPS3A,RPL10,RPL7,RPL15,RPS4X
GO_ANTIGEN_PROCESSING_AND_PRESENTATION_OF_EXOGENOUS_PEPTIDE_ANTIGEN_VIA_MHC_CLASS_I	GO:0042590	73	Up	2.1689788352636395e-5	0.013516353108417912	1	PSMB1,PSMC4,PSMA4,VAMP3,CYBA,PSME4,ITGB5,PSMC5,PSME1,SNAP23,PSMD5,PSMD8,NCF4,PSMC6,PSMA3,PSMC1,PSMB5,PSMA6,PSME2,PSMA7,PSMD10,PSMD7,IKBKB,PSMA2,PSMD3,PSMD11,PSMD9,CLEC4A,LNPEP,PSMD14,CD207,NCF2,VAMP8,PSMF1,PSMB2,PSMA1,PSME3,CD36,PSMB7,ITGAV,PSMB6,PSMA5,FCGR1A,NCF1,FCER1G,PSMD4,PSMB4,PSMC2,PSMD6,CYBB,PSMC3,B2M,PDIA3,TAP1,PSMD1,PSMD2,CALR,PSMD13,PSMD12,FCGR1B,PSMB8,TAP2,HLA-E,HLA-G,HLA-F,PSMB10,CHU…	NCF4,CD36,FCGR1A,NCF1,CYBB,PSMB8,HLA-E
GO_NEGATIVE_REGULATION_OF_MAST_CELL_ACTIVATION	GO:0033004	7	Up	2.7881231428590694e-5	0.016038142201769325	1	CD84,HMOX1,FER,CD300A,LGALS9,CD300LF,MILR1	CD300A,LGALS9
GO_VACUOLAR_ACIDIFICATION	GO:0007035	20	Up	5.872195724475771e-5	0.029537132972165085	3	SLC11A1,GRN,ATP6V0A1,ATP6V1H,ROGDI,CLN5,DMXL2,TCIRG1,ATP6V0E1,CLN6,PPT1,CCDC115,SNAPIN,ATP6V0D1,CLIC4,ATP6V0E2,DMXL1,ATP6V0A2,CLN3,TMEM199	CLN3
GO_INTERFERON_GAMMA_MEDIATED_SIGNALING_PATHWAY	GO:0060333	76	Up	5.924806025440977e-5	0.029537132972165085	1	NR1H3,CD44,IFNGR1,PIAS1,SP100,TXK,OAS1,ICAM1,HSP90AB1,JAK2,HCK,CDC37,OAS3,OAS2,IFNG,TRIM38,STAT1,SUMO1,TRIM62,GBP1,IRF6,TRIM25,NMI,MT2A,IRF1,MED1,IRF3,IRF5,NR1H2,TRIM21,PPARG,TRIM5,TRIM22,OASL,IRF4,PARP9,PML,NLRC5,IRF8,TP53,CAMK2D,CAMK2G,FCGR1A,IFNGR2,JAK1,GBP2,VCAM1,PRKCD,B2M,TRIM68,IRF2,PTAFR,TRIM8,PARP14,PTPN2,HLA-DQB1,CIITA,SOCS3,SOCS1,IRF7,HLA-DRB1,HLA-DQA1,FCGR1B,HLA-DRB5,HLA-DRA,HLA-E,HLA-…	HCK,IRF5,TRIM21,CAMK2G,FCGR1A,PTAFR,IRF7,HLA-DQA1,HLA-E
GO_RESPONSE_TO_DIACYL_BACTERIAL_LIPOPEPTIDE	GO:0071724	4	Up	7.221964230822452e-5	0.033753655323806434	4	CD36,TLR2,CD14,TLR6	CD36,TLR2,CD14
GO_TUMOR_NECROSIS_FACTOR_BIOSYNTHETIC_PROCESS	GO:0042533	27	Up	9.488215740671672e-5	0.040658043795793006	5	TYROBP,BCL3,PSEN1,JAK2,LILRB1,HSPB1,IFNG,ERRFI1,TNFRSF8,CCR2,AKAP12,IL10,TLR4,THBS1,APP,GHRL,MAPKAPK2,SYK,CYBB,CX3CR1,AZU1,CLEC7A,TLR1,CARD9,SPN,UBE2J1,AGER	SYK,CYBB,UBE2J1
GO_REGULATION_OF_CD8_POSITIVE_ALPHA_BETA_T_CELL_ACTIVATION	GO:2001185	13	Up	9.786637982405377e-5	0.040658043795793006	1	HFE,RUNX3,CBFB,LILRB1,CD274,NCKAP1L,IRF1,XCL1,SH3RF1,RUNX1,ZBTB7B,SOCS1,HLA-E	CD274,HLA-E
GO_NUCLEAR_TRANSCRIBED_MRNA_CATABOLIC_PROCESS_NONSENSE_MEDIATED_DECAY	GO:0000184	119	Down	1.1882006414161179e-4	0.0445258884800247	6	UPF1,RPS20,RPL18,SMG6,PABPC1,RPL31,RPS5,RPL6,RPLP0,RPL3,GSPT1,EIF3E,RPS16,RPS19,PPP2R1A,RPL18A,SMG9,RPL28,RPL19,CASC3,RPL34,RPS13,MAGOHB,RPS12,PPP2CA,RPL24,NCBP2,EIF4G1,RPS15,RPL22,SMG7,RPS25,ETF1,RPL21,RPL5,RPS10,UPF3B,RPL23,RPS4Y1,RPL36,HELZ2,RPL27,CTIF,RPS15A,DHX34,NCBP1,RPL35,RPS6,RPLP1,RPS24,PARN,RPS2,EIF4A3,RPS11,RPL13A,RPL11,RPS8,RPS27A,RPL32,RPS3A,RPL37,RPL10,RPL7,RPL7A,RPS3,DCP1B,UPF2,NB…	EIF4G1,SMG7	EIF3E,RPS13,RPL21,EIF4A3,RPL11,RPS3A,RPL10,RPL7,DCP1B,RPL15,RPS4X,DCP1A
GO_RESPONSE_TO_LIPOTEICHOIC_ACID	GO:0070391	9	Up	1.1908501866815914e-4	0.0445258884800247	4	TREM2,RIPK2,MAPK14,CD36,TLR4,TLR2,TIRAP,CD14,RELA	CD36,TLR2,CD14
