## Extended Data Table 7 for "An integrated cell atlas of the human lung in health and disease": DC2-nose-GO_BP-Total.tsv

GeneSet	GOID	NGenes	Direction	PValue	FDR	Cluster	Genes	DEUp	DEDown
GO_SYNAPSE_PRUNING	GO:0098883	8	Down	4.067960610774894e-9	3.0420209447374656e-5	1	TREM2,C3,C1QC,CDK5,CX3CR1,ITGAM,C1QB,C1QA		C3,C1QC,CX3CR1,C1QB,C1QA
GO_NEGATIVE_REGULATION_OF_B_CELL_PROLIFERATION	GO:0030889	15	Down	4.727204714218067e-6	0.017675018426461353	2	BTK,TYROBP,FCGR2B,PKN1,RC3H1,IL10,TNFRSF21,ATM,MNDA,CTLA4,CASP3,CD300A,INPP5D,PAWR,LYN		TYROBP,RC3H1,ATM,MNDA,CD300A,INPP5D
