## Extended Data Table 7 for "An integrated cell atlas of the human lung in health and disease": DC2-sexfemale-GO_BP-Total.tsv

GeneSet	GOID	NGenes	Direction	PValue	FDR	Cluster	Genes	DEUp	DEDown
GO_DEFENSE_RESPONSE_TO_FUNGUS	GO:0050832	14	Up	1.6412183867154146e-9	1.227303109585787e-5	1	LTF,FAM3A,COTL1,HAMP,RARRES2,GAPDH,GNLY,S100A8,SPON2,S100A9,S100A12,IL17RC,JAGN1,IL17RA	GNLY,S100A8,SPON2,S100A9,S100A12,JAGN1
GO_REGULATION_OF_CELLULAR_AMINO_ACID_METABOLIC_PROCESS	GO:0006521	53	Up	1.8809482550214222e-7	7.032865525525097e-4	2	PSMB1,PSMC4,PSMA4,ATP2B4,PSME4,PSMC5,PSME1,COMT,PSMD5,PSMD8,PSMC6,PSMA3,PSMC1,PSMB5,PSMA6,PSME2,PSMA7,PSMD10,PSMD7,OAZ1,PSMA2,PSMD3,PSMD11,PSMD9,PSMD14,ODC1,PARK7,PSMF1,PSMB2,PSMA1,PSME3,PSMB7,PSMB6,PSMA5,OAZ3,SLC7A11,AZIN1,SLC7A7,PSMD4,PSMB4,PSMC2,PSMD6,PSMC3,PSMD1,PSMD2,OAZ2,NQO1,PSMD13,PSMD12,PSMB8,PSMB10,PSMB9,PSMB3	PSMA7,PSMB2,PSMA1,PSMB4,PSMD1,PSMD13,PSMB3
GO_REGULATION_OF_CELLULAR_AMINE_METABOLIC_PROCESS	GO:0033238	63	Up	3.261572743767682e-6	0.00689810004106253	2	PSMB1,PSMC4,PSMA4,ATP2B4,PSME4,VPS35,PSMC5,PSME1,COMT,PSMD5,PSMD8,PSMC6,PSMA3,PSMC1,PSMB5,PSMA6,PSME2,PSMA7,PSMD10,PSMD7,OAZ1,PSMA2,PSMD3,PSMD11,PSMD9,PSMD14,ODC1,PARK7,PDE1B,PSMF1,PSMB2,PNKD,PSMA1,PSME3,PSMB7,PSMB6,PSMA5,OAZ3,SNCA,PAOX,SLC7A11,NR4A2,AZIN1,SLC7A7,PSMD4,PSMB4,ITGB2,PSMC2,PSMD6,HPRT1,PSMC3,ITGAM,PSMD1,PSMD2,OAZ2,NQO1,ABAT,PSMD13,PSMD12,PSMB8,PSMB10,PSMB9,PSMB3	PSMA7,PSMB2,PSMA1,PSMB4,PSMD1,PSMD13,PSMB3	PAOX
GO_ANTIGEN_PROCESSING_AND_PRESENTATION_OF_EXOGENOUS_PEPTIDE_ANTIGEN_VIA_MHC_CLASS_I	GO:0042590	73	Up	3.689810131619433e-6	0.00689810004106253	3	PSMB1,PSMC4,PSMA4,VAMP3,CYBA,PSME4,ITGB5,PSMC5,PSME1,SNAP23,PSMD5,PSMD8,NCF4,PSMC6,PSMA3,PSMC1,PSMB5,PSMA6,PSME2,PSMA7,PSMD10,PSMD7,IKBKB,PSMA2,PSMD3,PSMD11,PSMD9,CLEC4A,LNPEP,PSMD14,CD207,NCF2,VAMP8,PSMF1,PSMB2,PSMA1,PSME3,CD36,PSMB7,ITGAV,PSMB6,PSMA5,FCGR1A,NCF1,FCER1G,PSMD4,PSMB4,PSMC2,PSMD6,CYBB,PSMC3,B2M,PDIA3,TAP1,PSMD1,PSMD2,CALR,PSMD13,PSMD12,FCGR1B,PSMB8,TAP2,HLA-E,HLA-G,HLA-F,PSMB10,CHU…	PSMA7,PSMB2,PSMA1,FCGR1A,PSMB4,PSMD1,PSMD13,FCGR1B,TAP2,PSMB3
GO_RESPONSE_TO_FUNGUS	GO:0009620	26	Up	5.1391843184348785e-6	0.007686164066651204	1	BTK,LTF,BAK1,ATG5,FAM3A,COTL1,HAMP,RARRES2,GAPDH,GNLY,TLR4,BCL10,S100A8,SPON2,SCIMP,S100A9,S100A12,PTX3,IL17RC,SYK,CRK,JAGN1,MALT1,CLEC7A,IL17RA,CARD9	GNLY,S100A8,SPON2,S100A9,S100A12,JAGN1	TLR4
GO_ANAPHASE_PROMOTING_COMPLEX_DEPENDENT_CATABOLIC_PROCESS	GO:0031145	78	Up	1.6498180015796733e-5	0.020562231693021328	4	CDC27,PSMB1,PSMC4,CUL3,PSMA4,ANAPC4,PSME4,UBE2D1,PSMC5,AURKA,ANAPC5,PSME1,CDC23,PSMD5,PSMD8,PSMC6,PSMA3,PSMC1,PSMB5,PSMA6,PSME2,PSMA7,PSMD10,PSMD7,FBXO31,FZR1,PSMA2,UBE2S,PSMD3,PSMD11,ANAPC15,PSMD9,FBXO5,PSMD14,CDC20,CDK2,PSMF1,PSMB2,PSMA1,CDC16,PSME3,CCNB1,PSMB7,ANAPC11,PSMB6,PSMA5,RPS27A,UBC,ANAPC1,BUB3,BUB1B,PSMD4,PSMB4,PSMC2,PSMD6,MAD2L1,ANAPC10,PTTG1,PSMC3,ANAPC16,PLK1,UBE2E1,CDK1,UBB,PSMD1,…	PSMA7,ANAPC15,PSMB2,PSMA1,PSMB4,MAD2L1,PSMD1,PSMD13,PSMB3	CDC27
GO_PROTEASOMAL_UBIQUITIN_INDEPENDENT_PROTEIN_CATABOLIC_PROCESS	GO:0010499	20	Up	2.386202398525237e-5	0.02549145933738817	4	PSMB1,PSMA4,PSME4,PSMA3,PSMB5,PSMA6,PSMA7,PSMA2,NFE2L2,PSMB2,PSMA1,PSMB7,PSMB6,PSMA5,PSMB4,ENC1,PSMB8,PSMB10,PSMB9,PSMB3	PSMA7,PSMB2,PSMA1,PSMB4,PSMB3
GO_KILLING_OF_CELLS_OF_OTHER_ORGANISM	GO:0031640	23	Up	2.8618119843820702e-5	0.026750787524011402	1	BAD,LTF,P2RX7,LYZ,APOL1,FCER2,RPS19,HAMP,IFNG,GAPDH,TUSC2,GNLY,ROMO1,BCL2L11,RPL30,S100A12,SYK,AZU1,CLEC7A,PRF1,CCL13,HMGN2,KRT6A	GNLY,S100A12,PRF1
GO_INTERLEUKIN_10_SECRETION	NA	8	Up	6.25645603583875e-5	0.04705484721713985	NA	PRKCZ,PYCARD,LILRB1,CD274,TNFRSF21,LGALS9,LILRA5,ISG15	TNFRSF21,LGALS9,LILRA5,ISG15
GO_RIBOSOME_ASSEMBLY	GO:0042255	53	Up	6.29243744545866e-5	0.04705484721713985	5	MRTO4,NLE1,MRPL22,RPS5,RPL6,RPLP0,RPL3,RPS19,C1QBP,NOP2,MDN1,BRIX1,RPL24,RPS15,NSUN4,FASTKD2,MTERF4,MRPS2,RPL5,RPS10,MRPS7,SBDS,PPAN,DHX30,ERAL1,NIP7,RSL24D1,RPL11,EIF2A,ABT1,RPL10,MTERF3,RPS14,RPSA,RPL38,MRPL11,RPS27,RRS1,NPM1,MRPS11,DDX28,RPS27L,RRP7A,RPF2,RPL12,RPL23A,DDX3X,RPS28,PWP2,EIF6,MRPL20,MPV17L2,BOP1	MRTO4,RPS5,RPSA,DDX3X,MRPL20,BOP1
