## Extended Data Table 7 for "An integrated cell atlas of the human lung in health and disease": DC2-smoking_status_num-GO_BP-Total.tsv

GeneSet	GOID	NGenes	Direction	PValue	FDR	Cluster	Genes	DEUp	DEDown
GO_COTRANSLATIONAL_PROTEIN_TARGETING_TO_MEMBRANE	GO:0006613	98	Down	1.446756491252981e-10	1.081884504158979e-6	1	SEC62,RPS20,SEC63,SEC61A1,RPL18,TRAM2,SEC61A2,TRAM1,RPL31,RPS5,RPL6,RPLP0,RPL3,SRP54,RPS16,RPS19,RPL18A,SEC61B,RPL28,RPL19,RPL34,RPS13,RPS12,RPL24,SSR3,RPS15,RPL22,RPS25,RPL21,RPL5,RPS10,SSR1,RPL23,RPS4Y1,RPL36,RPL27,RPS15A,RPL35,RPS6,RPLP1,RPS24,SRP14,RPS2,RPS11,RPL13A,RPL11,RPS8,SRP9,RPS27A,RPL32,RPS3A,RPL37,RPL10,RPL7,RPL7A,RPS3,SRP19,RPL30,ZFAND2B,RPL8,RPL26,RPL29,SSR2,RPL9,RPS14,RPL27A,RPL13…	RPS10	RPL6,SEC61B,RPS13,RPL21,RPLP1,RPL11,RPS27A,RPL32,RPS3A,RPL7,RPS3,RPS4X
GO_ESTABLISHMENT_OF_PROTEIN_LOCALIZATION_TO_ENDOPLASMIC_RETICULUM	GO:0072599	109	Down	1.9088325257974035e-8	7.137124813956492e-5	1	SEC62,RPS20,SEC63,HSPA5,SEC61A1,RPL18,TRAM2,SEC61A2,TRAM1,RPL31,RPS5,RAB10,RPL6,RPLP0,RPL3,PMM1,SRP54,CHMP4B,SGTA,RPS16,RPS19,RPL18A,SEC61B,RPL28,RPL19,RPL34,RPS13,RPS12,RPL24,SSR3,SPCS1,RPS15,RAB3GAP1,RPL22,RPS25,SPCS2,RAB3GAP2,RPL21,RPL5,RPS10,RPL23,SPCS3,RPS4Y1,RPL36,RPL27,SEC61G,RPS15A,RPL35,RPS6,RPLP1,RPS24,SRP14,PMM2,RPS2,RPS11,RPL13A,RPL11,RPS8,SRP9,RPS27A,RPL32,RPS3A,RPL37,RPL10,RPL7,RPL7…	RPS10	RPL6,SEC61B,RPS13,RPL21,RPLP1,RPL11,RPS27A,RPL32,RPS3A,RPL7,RPS3,RPS4X
GO_NUCLEAR_TRANSCRIBED_MRNA_CATABOLIC_PROCESS_NONSENSE_MEDIATED_DECAY	GO:0000184	119	Down	2.0496720876841336e-7	5.109149290567316e-4	2	UPF1,RPS20,RPL18,SMG6,PABPC1,RPL31,RPS5,RPL6,RPLP0,RPL3,GSPT1,EIF3E,RPS16,RPS19,PPP2R1A,RPL18A,SMG9,RPL28,RPL19,CASC3,RPL34,RPS13,MAGOHB,RPS12,PPP2CA,RPL24,NCBP2,EIF4G1,RPS15,RPL22,SMG7,RPS25,ETF1,RPL21,RPL5,RPS10,UPF3B,RPL23,RPS4Y1,RPL36,HELZ2,RPL27,CTIF,RPS15A,DHX34,NCBP1,RPL35,RPS6,RPLP1,RPS24,PARN,RPS2,EIF4A3,RPS11,RPL13A,RPL11,RPS8,RPS27A,RPL32,RPS3A,RPL37,RPL10,RPL7,RPL7A,RPS3,DCP1B,UPF2,NB…	SMG7,RPS10	PABPC1,RPL6,RPS13,RPL21,RPLP1,RPL11,RPS27A,RPL32,RPS3A,RPL7,RPS3,RPS4X
GO_PROTEIN_LOCALIZATION_TO_ENDOPLASMIC_RETICULUM	GO:0070972	129	Down	2.4346627751865848e-6	0.00455160205821132	1	SEC62,RPS20,SEC63,HSPA5,SEC61A1,RPL18,TRAM2,SEC61A2,TRAM1,RPL31,BCAP29,RPS5,RAB10,PPP1R15A,RPL6,RPLP0,KDELR3,RPL3,PMM1,SRP54,CHMP4B,VAPA,SGTA,RPS16,RPS19,KDELR1,RPL18A,SEC61B,GBF1,RPL28,RPL19,RPL34,RPS13,RPS12,RPL24,SSR3,SPCS1,RPS15,RTN4,RAB3GAP1,RPL22,RPS25,SPCS2,ANKRD13C,RAB3GAP2,RPL21,RPL5,RPS10,RPL23,SPCS3,RPS4Y1,RPL36,RPL27,SEC61G,RPS15A,UBAC2,OS9,KDELR2,RPL35,RPS6,RPLP1,RPS24,SRP14,PMM2,RPS…	RPS10	RPL6,SEC61B,RPS13,RPL21,RPLP1,RPL11,RPS27A,RPL32,RPS3A,RPL7,RPS3,RPS4X
GO_KERATINIZATION	GO:0031424	36	Down	8.768821321595592e-6	0.01141498349017606	3	CAPN1,DSG2,PRSS8,PKP2,DSP,CNFN,KRT23,KRT18,PERP,PPL,CSTA,PI3,CAPNS1,KRT17,SPINK5,PPHLN1,DSC2,KRT7,FURIN,PKP4,ST14,TCHH,SPRR3,TMEM79,KRT8,KRT4,KRT19,KRT15,KRT13,JUP,SFN,SHARPIN,KRT5,KRT10,LIPN,KRT6A		DSP,PERP,KRT4,KRT19,SFN
GO_CORNIFICATION	GO:0070268	32	Down	9.158852760237546e-6	0.01141498349017606	3	CAPN1,DSG2,PRSS8,PKP2,DSP,KRT23,KRT18,PERP,PPL,CSTA,PI3,CAPNS1,KRT17,SPINK5,DSC2,KRT7,FURIN,PKP4,ST14,TCHH,SPRR3,TMEM79,KRT8,KRT4,KRT19,KRT15,KRT13,JUP,KRT5,KRT10,LIPN,KRT6A		DSP,PERP,KRT4,KRT19
GO_PROTEIN_TARGETING_TO_MEMBRANE	GO:0006612	166	Down	1.6377134398864666e-5	0.01749545871924428	1	SEC62,RPS20,FYN,ZDHHC6,SEC63,PEX3,HSPA5,SEC61A1,RPL18,TRAM2,SEC61A2,TRAM1,RPL31,RPS5,RPL6,RPLP0,MICALL1,RPL3,MIEF1,SRP54,CHMP4B,ZDHHC2,SGTA,RPS16,AKT2,RPS19,RPL18A,SEC61B,RPL28,RPL19,RPL34,RPS13,C2CD5,RPS12,ARL6,RPL24,SSR3,RPS15,ICMT,RPL22,RPS25,ITGB1BP1,PEX16,RPL21,RPL5,VAMP7,RPS10,SSR1,RPL23,RAB3IP,RPS4Y1,RPL36,RPL27,EXOC4,INPP5K,RPS15A,ZDHHC4,RTP4,RPL35,RPS6,SDCBP,RPLP1,RPS24,PEX5,VPS37B,SRP14…	RPS10	RPL6,SEC61B,RPS13,RPL21,RPLP1,RPL11,RPS27A,RPL32,RPS3A,RPL7,RPS3,RPS4X
GO_CLATHRIN_DEPENDENT_ENDOCYTOSIS	GO:0072583	34	Up	3.9163153555849694e-5	0.0366077577863305	1	AP2B1,AP2S1,PIK3CB,TNK2,PICALM,DNM2,WASL,UNC119,SMAP1,ITGA4,AAK1,CLTA,CANX,HIP1,FCHO1,HIP1R,SYT11,SCYL2,FCHSD2,FNBP1L,BMP2K,CLTC,GPR107,DAB2,FCHO2,AP2M1,SLC9B2,CLTB,GAK,AP2A2,PIP5K1C,UBQLN2,AP2A1,INPP5F	SMAP1,FCHO1,FCHSD2,GAK
GO_COLLAGEN_FIBRIL_ORGANIZATION	GO:0030199	24	Up	5.699343306821276e-5	0.04735521027601056	4	PLOD1,ADAMTS2,TGFB2,PLOD3,TGFBR1,COL1A1,LOXL3,P4HA1,COLGALT1,CYP1B1,EMILIN1,ADAMTS14,LUM,RB1,SFRP2,SERPINH1,VIPAS39,COL1A2,ATP7A,SERPINF2,TNXB,COL3A1,ANXA2,NF1	PLOD3,P4HA1,COL3A1
