## Extended Data Table 7 for "An integrated cell atlas of the human lung in health and disease": EC_arterial-age-GO_BP-Total.tsv

GeneSet	GOID	NGenes	Direction	PValue	FDR	Cluster	Genes	DEUp	DEDown
GO_RNA_SPLICING	GO:0008380	392	Up	1.1808742828901198e-7	5.135079230254635e-4	1	RBM5,KDM1A,POLR2J,GCFC2,LUC7L,AKAP8L,PTBP1,CLK1,AQR,STRAP,ZCCHC8,GEMIN8,POLR2B,CELF2,THOC3,THRAP3,CCAR1,SNRNP40,SFSWAP,U2AF2,SUGP2,DDX20,CDK13,YBX1,ELAVL1,DHX8,GPKOW,JMJD6,PABPC1,DAZAP1,CPSF1,CLNS1A,ZNF638,SART3,RBM7,GPATCH1,MBNL3,XAB2,SNRPA,THOC1,DDX1,GEMIN5,YTHDC1,PPIE,REST,WBP11,CHERP,RBM22,SRRT,SF3B2,KHSRP,FUS,PAPOLA,PDCD7,HNRNPC,GEMIN2,CWF19L1,SRPK1,CDC5L,HNRNPH3,CIRBP,HNRNPM,POLR2E,SF3A1,SN…	THRAP3,XAB2,PAPOLA,HNRNPH3,HNRNPM,SNRPD3,RTCB,ACIN1,PRPF4B,IK,NCL,HNRNPA2B1,LSM4,DHX9,SRSF1,MBNL2,FIP1L1,RBMX,CWC15,HNRNPU,PPP4R2,TRA2A,SF1,CDC40,HNRNPA3,RSRC1,ZBTB8OS,RBM8A,TAF15	CPSF1,KHDRBS3,SRSF12,USP49
GO_RNA_SPLICING_VIA_TRANSESTERIFICATION_REACTIONS	GO:0000375	315	Up	1.3759590649128177e-7	5.135079230254635e-4	1	RBM5,KDM1A,POLR2J,GCFC2,LUC7L,PTBP1,AQR,STRAP,ZCCHC8,GEMIN8,POLR2B,CELF2,THRAP3,CCAR1,SNRNP40,SFSWAP,U2AF2,DDX20,CDK13,YBX1,ELAVL1,DHX8,GPKOW,JMJD6,PABPC1,DAZAP1,CPSF1,CLNS1A,SART3,RBM7,GPATCH1,MBNL3,XAB2,SNRPA,DDX1,GEMIN5,YTHDC1,PPIE,REST,WBP11,CHERP,RBM22,SRRT,SF3B2,KHSRP,FUS,PAPOLA,PDCD7,HNRNPC,GEMIN2,CWF19L1,SRPK1,CDC5L,HNRNPH3,CIRBP,HNRNPM,POLR2E,SF3A1,SNRPD3,TFIP11,SNU13,POLR2F,DDX17,ZMAT5,…	THRAP3,XAB2,PAPOLA,HNRNPH3,HNRNPM,SNRPD3,PRPF4B,IK,NCL,HNRNPA2B1,LSM4,DHX9,SRSF1,MBNL2,FIP1L1,RBMX,CWC15,HNRNPU,TRA2A,SF1,CDC40,HNRNPA3,RSRC1,RBM8A	CPSF1,KHDRBS3,SRSF12,USP49
GO_MRNA_PROCESSING	GO:0006397	445	Up	6.078468832338654e-7	0.0015123230454858571	1	RBM5,KDM1A,POLR2J,GCFC2,PAF1,LUC7L,CDK11A,AKAP8L,PTBP1,ZC3H3,MNAT1,AQR,STRAP,ZCCHC8,GEMIN8,POLR2B,CELF2,PTCD2,THOC3,THRAP3,ZC3H11A,CCAR1,SNRNP40,SFSWAP,U2AF2,SUGP2,DDX20,CDK13,YBX1,ELAVL1,DHX8,GPKOW,PHRF1,JMJD6,PABPC1,DAZAP1,CPSF1,PRKACA,CLNS1A,NCBP3,SART3,RBM7,GPATCH1,MBNL3,XAB2,SNRPA,THOC1,DDX1,GEMIN5,YTHDC1,PPIE,REST,WBP11,CHERP,RBM22,SRRT,SF3B2,KHSRP,XRN2,FUS,PAPOLA,PDCD7,RBM27,ALKBH5,HNRNPC,…	THRAP3,XAB2,PAPOLA,HNRNPH3,HNRNPM,SNRPD3,ACIN1,PRPF4B,IK,NCL,HNRNPA2B1,LSM4,DHX9,SRSF1,MBNL2,RPRD1A,FIP1L1,RBMX,CWC15,HNRNPU,CHTOP,PPP4R2,TRA2A,SF1,CDC40,HNRNPA3,RSRC1,DHX36,RBM8A	ZC3H3,CPSF1,KHDRBS3,SRSF12,USP49
GO_MRNA_METABOLIC_PROCESS	GO:0016071	742	Up	1.6420324531854979e-6	0.002918027177194671	1	RBM5,KDM1A,UPF1,POLR2J,GCFC2,PAF1,LUC7L,PSMB1,CDK11A,RPS20,CSDE1,AKAP8L,PTBP1,PSMC4,ZC3H3,SLC11A1,MNAT1,SAMD4A,AQR,RNH1,STRAP,VIM,ZCCHC8,EDC4,PSMA4,GEMIN8,POLR2B,CELF2,PTCD2,THOC3,MRTO4,THRAP3,PUM2,ZC3H11A,YBX3,CCAR1,SNRNP40,SFSWAP,RPL18,U2AF2,SUGP2,DDX20,CDK13,YBX1,ELAVL1,DHX8,ROCK1,GPKOW,PSME4,PHRF1,SMG6,JMJD6,PABPC1,RPL31,DAZAP1,CPSF1,PRKACA,SREBF1,IGF2BP2,CLNS1A,NCBP3,SART3,EXOSC7,RBM7,MLH1,G…	CSDE1,RNH1,THRAP3,XAB2,TNPO1,PAPOLA,HNRNPH3,HNRNPM,SNRPD3,ACIN1,PRPF4B,IK,NCL,SET,HNRNPA2B1,PCID2,LSM4,DHX9,SRSF1,MBNL2,ANP32A,RPRD1A,SERBP1,FIP1L1,RBMX,CWC15,HNRNPU,CHTOP,PPP4R2,PSMD6,TRA2A,TRUB1,SF1,CDC40,HNRNPA3,RSRC1,DHX36,PSMD13,CNOT7,RBM8A,TAF15	ZC3H3,CPSF1,IGF2BP2,KHDRBS3,TIRAP,SRSF12,PRKCD,USP49,AXIN2
GO_REGULATION_OF_MRNA_METABOLIC_PROCESS	GO:1903311	276	Up	1.9547341755055407e-6	0.002918027177194671	1	RBM5,UPF1,PAF1,PSMB1,CDK11A,PTBP1,PSMC4,ZC3H3,SLC11A1,SAMD4A,VIM,PSMA4,CELF2,PTCD2,THRAP3,PUM2,YBX3,SFSWAP,U2AF2,YBX1,ELAVL1,ROCK1,PSME4,JMJD6,PABPC1,DAZAP1,IGF2BP2,SART3,EXOSC7,RBM7,MBNL3,SNRPA,EXOSC5,TNRC6C,XPO1,TNPO1,DIS3,YTHDC1,REST,PSMC5,KHSRP,FUS,PAPOLA,PCBP4,PABPC4,TNRC6A,ALKBH5,PSME1,HNRNPC,PSMD5,SRPK1,PSMD8,CIRBP,HNRNPM,DDX17,GTPBP1,RBFOX2,TNRC6B,PSMC6,PSMA3,SNW1,SRSF5,ZC3H14,PSMC1,PSMB5…	THRAP3,TNPO1,PAPOLA,HNRNPM,NCL,SET,HNRNPA2B1,PCID2,DHX9,SRSF1,MBNL2,ANP32A,SERBP1,RBMX,HNRNPU,PSMD6,TRA2A,DHX36,PSMD13,CNOT7,RBM8A,TAF15	ZC3H3,IGF2BP2,KHDRBS3,TIRAP,SRSF12,PRKCD,AXIN2
GO_RIBONUCLEOPROTEIN_COMPLEX_BIOGENESIS	GO:0022613	385	Up	2.5829105143341754e-6	0.003213140679831714	2	LAS1L,RBM5,GCFC2,RPUSD1,LUC7L,TSR3,UTP18,STRAP,TFB1M,RPL26L1,GEMIN8,NOP16,CELF2,MRTO4,NOP58,USP36,RIOK2,SFSWAP,DDX20,WDR3,WDR18,THUMPD1,RRP15,NLE1,CLNS1A,SART3,EXOSC7,XAB2,EXOSC5,DDX1,HSP90AA1,MRPL22,GEMIN5,XPO1,DIS3,NUFIP1,RPS5,YTHDC1,WBP11,EIF3I,RRN3,DIMT1,NOP14,DDX18,XRN2,RPL6,ESF1,RPLP0,GEMIN2,AGO1,SRPK1,HSP90AB1,SF3A1,SNRPD3,PES1,EIF3L,SNU13,DDX17,RPL3,EIF3D,PRMT5,SRSF5,EIF5,DICER1,PRPF6,MTG…	NOP58,XAB2,EIF3I,HSP90AB1,SNRPD3,EIF3A,RPF1,LSM4,WDR74,DHX9,DDX56,SRSF1,NHP2,RBMX,SF1,PA2G4,TBL3	SRSF12
GO_RIBONUCLEOPROTEIN_COMPLEX_SUBUNIT_ORGANIZATION	GO:0071826	174	Up	5.086818297498861e-6	0.005424001681790213	2	RBM5,GCFC2,LUC7L,STRAP,GEMIN8,CELF2,MRTO4,SFSWAP,DDX20,DHX8,NLE1,CLNS1A,SART3,XAB2,DDX1,HSP90AA1,GEMIN5,NUFIP1,RPS5,YTHDC1,EIF3I,RPL6,RPLP0,GEMIN2,AGO1,SRPK1,HSP90AB1,SF3A1,SNRPD3,TFIP11,EIF3L,SNU13,RPL3,EIF3D,PRMT5,SRSF5,EIF5,DICER1,PRPF6,CRNKL1,EIF3J,ZFAND1,EIF3E,PIH1D1,SF3A2,RPS19,PRPF31,EIF3B,SETX,EIF3A,LUC7L3,PRPF19,PTGES3,CPSF6,NOP2,SRSF9,MDN1,BRIX1,USP4,RPL24,RPS15,SF3B1,WDR77,ZNHIT6,PRPF3…	XAB2,EIF3I,HSP90AB1,SNRPD3,ZFAND1,EIF3A,LSM4,DHX9,SRSF1,RBMX,SF1	SRSF12
GO_RNA_LOCALIZATION	GO:0006403	215	Up	6.299999106645109e-6	0.005845517075879888	3	UPF1,AKAP8L,MVP,ZC3H3,NUP160,TPR,THOC3,NOP58,ZC3H11A,RIOK2,NDC1,U2AF2,NUP133,SMG6,CPSF1,SIDT1,IGF2BP2,NCBP3,NUP37,THOC1,XPO1,YTHDC1,SEH1L,KHSRP,RBM27,ALKBH5,NUP50,AAAS,NUP188,POLDIP3,THOC5,SRSF5,YY1,PABPN1,RAE1,PRPF6,NXT2,FMR1,NUTF2,NUP93,PIH1D1,FBL,EXOSC3,CASC3,NUP88,SUPT6H,NUP98,MAGOHB,PARP11,NUP107,CPSF6,SRSF9,SRSF3,MRPL18,QKI,NUP155,NCBP2,RPS15,CCT4,SRSF7,SRSF4,SFPQ,SMG7,SRSF11,ZNHIT6,CPSF3,G…	NOP58,MRPL18,CCT4,HNRNPA2B1,PCID2,DHX9,SRSF1,NUP58,FIP1L1,NHP2,TERF1,HHEX,HNRNPU,SEC13,CHTOP,PHAX,CDC40,HNRNPA3,DHX36,RBM8A	ZC3H3,CPSF1,IGF2BP2,PARP11,ZNF385A
GO_RNA_PROCESSING	GO:0006396	809	Up	7.819996983586234e-6	0.005845517075879888	1	LAS1L,RBM5,KDM1A,RBM6,POLR2J,GCFC2,PAF1,ELAC2,RPUSD1,LUC7L,TSR3,CDK11A,AKAP8L,UTP18,PTBP1,CLK1,ZC3H3,MNAT1,AQR,STRAP,TFB1M,ZCCHC8,NSUN2,METTL1,TRIT1,GEMIN8,POLR2B,CELF2,PTCD2,THOC3,MRTO4,THRAP3,NOP58,USP36,PUM2,ZC3H11A,RIOK2,TARBP1,CCAR1,SNRNP40,SFSWAP,U2AF2,SUGP2,DDX20,WDR3,WDR18,ADAT1,CDK13,YBX1,ELAVL1,TRMT11,THUMPD1,RRP15,DHX8,GPKOW,FTSJ1,PHRF1,JMJD6,PABPC1,DAZAP1,CPSF1,PRKACA,HSD17B10,TRNT1,C…	THRAP3,NOP58,XAB2,PAPOLA,HNRNPH3,HNRNPM,SNRPD3,RTCB,ACIN1,PRPF4B,IK,NCL,RPF1,HNRNPA2B1,LSM4,WDR74,DHX9,DDX56,SRSF1,MBNL2,RPRD1A,FIP1L1,NHP2,RBMX,CWC15,HNRNPU,CHTOP,PPP4R2,TRA2A,TRUB1,SF1,CDC40,HNRNPA3,PA2G4,RSRC1,DHX36,ZBTB8OS,TBL3,RBM8A,TAF15	ZC3H3,CPSF1,KHDRBS3,ANKRD16,ADAD2,SRSF12,USP49,TRMT12
GO_REGULATION_OF_MRNA_CATABOLIC_PROCESS	GO:0061013	169	Up	7.831614517523966e-6	0.005845517075879888	1	UPF1,PSMB1,PSMC4,SLC11A1,SAMD4A,VIM,PSMA4,THRAP3,PUM2,YBX3,YBX1,ELAVL1,ROCK1,PSME4,PABPC1,IGF2BP2,EXOSC7,EXOSC5,TNRC6C,XPO1,TNPO1,DIS3,PSMC5,KHSRP,FUS,PCBP4,PABPC4,TNRC6A,ALKBH5,PSME1,HNRNPC,PSMD5,PSMD8,CIRBP,HNRNPM,GTPBP1,TNRC6B,PSMC6,PSMA3,ZC3H14,PSMC1,PSMB5,APEX1,PSMA6,PSME2,PSMA7,PSMD10,FMR1,PSMD7,MYEF2,ZC3HAV1,HSPB1,PSMA2,EXOSC3,CPEB3,PSMD3,PSMD11,HSPA8,PSMD9,MAPK14,RBM24,XRN1,FXR1,EIF4G1,PS…	THRAP3,TNPO1,HNRNPM,SET,PCID2,DHX9,ANP32A,SERBP1,HNRNPU,PSMD6,DHX36,PSMD13,CNOT7,TAF15	IGF2BP2,TIRAP,PRKCD,AXIN2
GO_MITOCHONDRIAL_ELECTRON_TRANSPORT_NADH_TO_UBIQUINONE	GO:0006120	45	Up	9.13120128211988e-6	0.00593277800101839	1	NDUFAB1,NDUFS1,NDUFB4,COQ9,NDUFB2,DLD,NDUFB7,NDUFC1,NDUFS8,NDUFS7,PARK7,NDUFB3,NDUFA8,DNAJC15,NDUFA1,NDUFA5,NDUFA10,NDUFA2,ISCU,NDUFB5,NDUFAF1,NDUFA9,NDUFB10,NDUFS6,NDUFB11,NDUFB9,NDUFC2,PINK1,NDUFS2,NDUFV3,NDUFS4,NDUFB6,NDUFB8,NDUFV1,NDUFS5,NDUFA3,NDUFA11,NDUFV2,NDUFB1,NDUFA12,NDUFA6,NDUFA13,NDUFA4,NDUFS3,NDUFA7	DLD
GO_OXIDATIVE_PHOSPHORYLATION	GO:0006119	101	Up	9.538228297457218e-6	0.00593277800101839	1	NDUFAB1,COX10,UQCRC1,COX15,BID,NDUFS1,NDUFB4,RHOA,SDHA,COQ9,NDUFB2,DLD,MSH2,NDUFB7,ABCD1,TAZ,PGK1,PPIF,NDUFC1,NDUFS8,COX6A1,COX7A2,NDUFS7,COX7A2L,PARK7,NDUFB3,NDUFA8,DNAJC15,NDUFA1,SLC25A23,COX6B1,COX7C,UQCR11,NDUFA5,NDUFA10,COX4I1,COX7B,NDUFA2,CCNB1,COX5B,ISCU,NDUFB5,UQCC2,NDUFAF1,NDUFA9,UQCRC2,NDUFB10,SDHC,NDUFS6,NDUFB11,NDUFB9,SURF1,NDUFC2,UQCRB,PINK1,NDUFS2,NDUFV3,COX7A1,AK4,NDUFS4,UQCRQ,COX6…	UQCRC1,RHOA,DLD,COX7A2L,UQCC2,DNAJC30	ABCD1
GO_RNA_EXPORT_FROM_NUCLEUS	GO:0006405	129	Up	1.1283720244139491e-5	0.006478591377096705	3	UPF1,AKAP8L,NUP160,TPR,THOC3,ZC3H11A,RIOK2,NDC1,U2AF2,NUP133,SMG6,CPSF1,NUP37,THOC1,XPO1,YTHDC1,SEH1L,RBM27,ALKBH5,NUP50,AAAS,NUP188,POLDIP3,THOC5,SRSF5,PABPN1,RAE1,NUP93,CASC3,NUP88,SUPT6H,NUP98,MAGOHB,NUP107,CPSF6,SRSF9,SRSF3,NUP155,NCBP2,RPS15,SRSF7,SRSF4,SMG7,SRSF11,CPSF3,GLE1,NRDE2,NUP43,ENY2,KHDRBS1,FYTTD1,HNRNPA2B1,DDX39A,SRSF6,XPO5,NUP153,UPF3B,NUP85,THOC2,SYMPK,PCID2,NUP214,THOC6,RAN,EIF…	HNRNPA2B1,PCID2,DHX9,SRSF1,NUP58,FIP1L1,HHEX,SEC13,CHTOP,PHAX,CDC40,RBM8A	CPSF1
GO_REGULATION_OF_RNA_SPLICING	GO:0043484	117	Up	1.2780792135910681e-5	0.00681398803588838	1	RBM5,PTBP1,CLK1,CELF2,THRAP3,SFSWAP,U2AF2,JMJD6,DAZAP1,SART3,RBM7,MBNL3,YTHDC1,REST,RBM22,FUS,SRPK1,CIRBP,DDX17,RBFOX2,SNW1,SRSF5,FMR1,PQBP1,RBM3,HNRNPL,SNRNP70,PRX,SETX,C1QBP,DDX5,ZPR1,PRPF19,RPS13,NUP98,SRSF9,SRSF3,RBM24,KHDRBS2,CLK4,FAM172A,FXR1,NCL,SRSF7,TIA1,SRSF4,PTBP2,PRDX6,PTBP3,RBM25,KHDRBS1,HNRNPA2B1,SMU1,RBM19,SRSF6,AHNAK,RBM42,NSRP1,METTL16,FXR2,HABP4,KHDRBS3,RBM38,RBM17,SRPK2,ZC3H10,…	THRAP3,NCL,HNRNPA2B1,SRSF1,MBNL2,RBMX,HNRNPU,TRA2A,RBM8A	KHDRBS3,SRSF12
GO_REGULATION_OF_MRNA_SPLICING_VIA_SPLICEOSOME	GO:0048024	86	Up	1.4229865504288167e-5	0.007080781074933792	1	RBM5,PTBP1,CELF2,THRAP3,SFSWAP,U2AF2,JMJD6,DAZAP1,SART3,RBM7,MBNL3,YTHDC1,REST,SRPK1,CIRBP,DDX17,RBFOX2,SNW1,SRSF5,FMR1,RBM3,HNRNPL,SNRNP70,C1QBP,DDX5,PRPF19,NUP98,SRSF9,SRSF3,RBM24,KHDRBS2,FAM172A,FXR1,NCL,SRSF7,TIA1,SRSF4,PRDX6,RBM25,KHDRBS1,HNRNPA2B1,SMU1,RBM19,SRSF6,RBM42,NSRP1,METTL16,FXR2,KHDRBS3,RBM17,SRPK2,ZC3H10,HNRNPA1,SRSF1,TRA2B,C9orf78,NCBP1,MBNL2,SF3B4,WTAP,RBMX,CELF1,SAP18,MBNL1,HN…	THRAP3,NCL,HNRNPA2B1,SRSF1,MBNL2,RBMX,HNRNPU,TRA2A,RBM8A	KHDRBS3,SRSF12
GO_REGULATION_OF_TRANSCRIPTION_FROM_RNA_POLYMERASE_II_PROMOTER_IN_RESPONSE_TO_HYPOXIA	GO:0061418	70	Up	1.6946299417995463e-5	0.007905448678494884	1	CREBBP,PSMB1,PSMC4,PSMA4,PSME4,SIRT2,PSMC5,PSME1,PSMD5,PSMD8,RBX1,EP300,PSMC6,PSMA3,HIF1A,PSMC1,PSMB5,PSMA6,PSME2,PSMA7,PSMD10,PSMD7,PSMA2,CUL2,PSMD3,PSMD11,PSMD9,VEGFA,PSMD14,EPAS1,NFE2L2,EGR1,HIF3A,PSMF1,PSMB2,PSMA1,EGLN3,PSME3,VHL,EGLN1,PSMB7,TP53,PSMB6,PSMA5,ARNT,RPS27A,LIMD1,NOTCH1,UBC,BACH1,PSMD4,PSMB4,PSMC2,PSMD6,CITED2,PSMC3,HIF1AN,RBPJ,UBB,PSMD1,PSMD2,HIGD1A,PSMD13,PSMD12,PSMB8,PSMB10,UB…	PSMD6,PSMD13	VEGFA
GO_REGULATION_OF_MRNA_PROCESSING	GO:0050684	122	Up	1.9232797467298006e-5	0.008319967285916954	1	RBM5,PAF1,CDK11A,PTBP1,ZC3H3,CELF2,PTCD2,THRAP3,SFSWAP,U2AF2,JMJD6,DAZAP1,SART3,RBM7,MBNL3,SNRPA,YTHDC1,REST,PAPOLA,SRPK1,CIRBP,DDX17,RBFOX2,SNW1,SRSF5,ZC3H14,PABPN1,FMR1,RBM3,RNF40,HNRNPL,SNRNP70,CPEB3,C1QBP,DDX5,SUPT6H,PRPF19,NUP98,CPSF6,SRSF9,SRSF3,RBM24,KHDRBS2,FAM172A,FXR1,NCBP2,NCL,SRSF7,TIA1,SRSF4,PRDX6,RBM25,KHDRBS1,HNRNPA2B1,SMU1,RBM19,SRSF6,RBM42,NSRP1,METTL16,FXR2,CCNT1,SAFB2,KHDRBS3,C…	THRAP3,PAPOLA,NCL,HNRNPA2B1,DHX9,SRSF1,MBNL2,RBMX,HNRNPU,TRA2A,DHX36,RBM8A	ZC3H3,KHDRBS3,SRSF12
GO_RNA_CATABOLIC_PROCESS	GO:0006401	355	Up	2.0588176340725998e-5	0.008319967285916954	1	UPF1,PSMB1,RPS20,CSDE1,PSMC4,SLC11A1,SAMD4A,RNH1,VIM,RNASET2,TNFRSF1B,ZCCHC8,EDC4,PSMA4,MRTO4,THRAP3,PUM2,YBX3,RPL18,YBX1,ELAVL1,ROCK1,PSME4,SMG6,PABPC1,RPL31,IGF2BP2,EXOSC7,RBM7,MLH1,EXOSC5,TNRC6C,CNOT4,XPO1,TNPO1,DIS3,RPS5,PSMC5,CNOT3,KHSRP,XRN2,RPL6,RPLP0,FUS,PCBP4,PABPC4,TNRC6A,ALKBH5,PSME1,HNRNPC,AGO1,PSMD5,PSMD8,CIRBP,HNRNPM,GTPBP1,RPL3,TNRC6B,PSMC6,PSMA3,ZC3H14,PSMC1,PSMB5,APEX1,PSMA6,PSME…	CSDE1,RNH1,THRAP3,TNPO1,HNRNPM,SET,PCID2,LSM4,DHX9,ANP32A,SERBP1,HNRNPU,PSMD6,DHX36,PSMD13,CNOT7,RBM8A,TAF15	IGF2BP2,TIRAP,PRKCD,AXIN2
GO_ANAPHASE_PROMOTING_COMPLEX_DEPENDENT_CATABOLIC_PROCESS	GO:0031145	72	Up	2.1178909221921507e-5	0.008319967285916954	1	CDC27,PSMB1,PSMC4,CUL3,PSMA4,ANAPC4,PSME4,UBE2D1,PSMC5,ANAPC5,PSME1,CDC23,PSMD5,PSMD8,PSMC6,PSMA3,PSMC1,PSMB5,PSMA6,PSME2,PSMA7,PSMD10,PSMD7,FBXO31,FZR1,PSMA2,UBE2S,PSMD3,PSMD11,ANAPC15,PSMD9,FBXO5,PSMD14,CDK2,PSMF1,PSMB2,PSMA1,CDC16,PSME3,CCNB1,PSMB7,ANAPC11,PSMB6,PSMA5,RPS27A,UBC,ANAPC1,BUB3,PSMD4,PSMB4,PSMC2,PSMD6,MAD2L1,ANAPC10,PTTG1,PSMC3,ANAPC16,UBE2E1,CDK1,UBB,PSMD1,PSMD2,ANAPC2,CDC26,PSMD…	ANAPC5,BUB3,PSMD6,ANAPC16,PSMD13	FBXO31
GO_ALTERNATIVE_MRNA_SPLICING_VIA_SPLICEOSOME	GO:0000380	65	Up	2.7710906214521494e-5	0.010232311531765292	1	RBM5,KDM1A,PTBP1,CELF2,THRAP3,SFSWAP,CDK13,SART3,RBM7,MBNL3,REST,HNRNPM,DDX17,RBFOX2,SRSF5,FMR1,PQBP1,HNRNPL,DDX5,SRSF9,SRSF3,RBM24,FAM172A,FXR1,SRSF7,SRSF4,SFPQ,RBM25,KHDRBS1,SMU1,RBM19,SRSF6,NSRP1,FXR2,RBM17,ZC3H10,HNRNPA1,DHX9,SRSF1,TRA2B,MBNL2,WTAP,RBMX,CELF1,SAP18,MBNL1,HNRNPU,SREK1,SRSF12,DYRK1A,SRSF2,MAGOH,RBM15,SCNM1,SLU7,RBM4B,RBM4,RSRC1,ZBTB7A,RBM10,SRSF10,RNPS1,RBM15B,SRSF8,RBM8A	THRAP3,HNRNPM,DHX9,SRSF1,MBNL2,RBMX,HNRNPU,RSRC1,RBM8A	SRSF12
GO_RIBOSOME_BIOGENESIS	GO:0042254	266	Up	3.010267504969973e-5	0.010232311531765292	2	LAS1L,RPUSD1,TSR3,UTP18,TFB1M,RPL26L1,NOP16,MRTO4,NOP58,USP36,RIOK2,WDR3,WDR18,THUMPD1,RRP15,NLE1,EXOSC7,EXOSC5,MRPL22,XPO1,DIS3,RPS5,WBP11,RRN3,DIMT1,NOP14,DDX18,XRN2,RPL6,ESF1,RPLP0,PES1,SNU13,DDX17,RPL3,MTG2,NOP56,RBFA,RIOK3,SUV39H1,ERI1,PIH1D1,ERCC2,POP4,RPS16,FBL,RPS19,DDX49,GTPBP10,EXOSC3,NPM3,GTPBP4,NUP88,C1QBP,FTSJ3,UTP6,GAR1,FRG1,KRR1,NOP2,PAK1IP1,MDN1,BYSL,DROSHA,BRIX1,RPL24,RRP9,RPS15,…	NOP58,RPF1,WDR74,DDX56,NHP2,PA2G4,TBL3
GO_ATP_SYNTHESIS_COUPLED_ELECTRON_TRANSPORT	GO:0042773	79	Up	3.076168296749676e-5	0.010232311531765292	1	NDUFAB1,COX10,UQCRC1,COX15,BID,NDUFS1,NDUFB4,SDHA,COQ9,NDUFB2,DLD,NDUFB7,TAZ,NDUFC1,NDUFS8,COX6A1,NDUFS7,COX7A2L,PARK7,NDUFB3,NDUFA8,DNAJC15,NDUFA1,COX6B1,COX7C,UQCR11,NDUFA5,NDUFA10,COX4I1,COX7B,NDUFA2,CCNB1,COX5B,ISCU,NDUFB5,NDUFAF1,NDUFA9,UQCRC2,NDUFB10,SDHC,NDUFS6,NDUFB11,NDUFB9,NDUFC2,UQCRB,PINK1,NDUFS2,NDUFV3,NDUFS4,UQCRQ,COX6C,NDUFB6,NDUFB8,NDUFV1,SDHAF2,COA6,NDUFS5,UQCRFS1,MECP2,CDK1,NDUF…	UQCRC1,DLD,COX7A2L
GO_MITOCHONDRIAL_RESPIRATORY_CHAIN_COMPLEX_ASSEMBLY	GO:0033108	86	Up	3.1530434784378576e-5	0.010232311531765292	2	NDUFAF7,NDUFAB1,TTC19,NDUFS1,NDUFB4,BCS1L,TIMM21,NDUFB2,NDUFB7,SAMM50,UQCC1,NDUFAF5,TAZ,COA1,TFAM,NDUFC1,FOXRED1,NDUFS8,TIMMDC1,NDUFS7,NDUFB3,NDUFA8,NDUFAF4,FASTKD3,NDUFA1,NDUFA5,ECSIT,NDUFA10,SCO2,NDUFA2,SCO1,COX16,NDUFB5,UQCC2,NDUFAF1,COX17,NDUFA9,NDUFB10,NDUFS6,NDUFB11,NDUFB9,SURF1,NDUFC2,NUBPL,SDHAF4,OXA1L,NDUFAF6,UQCRB,NDUFS2,NDUFV3,COX18,NDUFAF2,NDUFS4,NDUFB6,NDUFB8,NDUFV1,SDHAF2,NDUFS5,NDU…	TTC19,COA1,UQCC2,NDUFAF3
GO_PROTEIN_FOLDING	GO:0006457	177	Up	3.837676900406751e-5	0.011935175160264995	4	FKBP4,NUDCD3,CD74,ERP44,GRN,HSPA5,DNAJC25,GNAI3,PDIA5,NFYC,DNAJA2,GNB5,CSNK2A2,LMAN1,DNAJC10,GNB1,HSP90AA1,PPIE,DNAJA1,ERO1B,PDRG1,FKBP1A,ERP29,GANAB,LTBP4,NUDC,DNAJB11,FKBP5,HSP90AB1,PPIL2,ST13,PSMC1,PFDN4,DNAJC5,CSNK2A1,RP2,DNAJC3,DNAJA3,SNRNP70,SGTA,PDCD5,CDC37,DNAJC2,DNAJB6,HSPB1,CDC37L1,BAG1,PPIF,RGS9,WFS1,GRPEL1,CRYAB,HSPA8,DNAJC4,CHORDC1,AIP,MLEC,PTGES3,BAG2,HSPA9,PFDN1,TTC1,GNAI2,GNB4,NKT…	DNAJC10,GANAB,NUDC,HSP90AB1,ST13,DNAJC3,CCT4,GNAI1,DERL1,TBCA,CSNK2B	RGS9,GNAZ,CCT6B
GO_MITOCHONDRIAL_TRANSLATIONAL_TERMINATION	GO:0070126	88	Up	4.051474039874268e-5	0.012096080893448614	1	MRPS10,MRPL43,MRPS35,MRPS24,MRPS34,MRPL22,MRPL28,MRPS33,MRPS18A,MRPS31,MRPL4,MRPL32,MRPL27,MRPL51,MTRF1L,MRPL18,MRPL2,MRPS30,MRPS27,MRPL3,MRPL19,MRPL37,MRPS15,MRPS14,MTRF1,MRPS2,MRPS7,MRPS26,MRPS12,MRPL34,MRPS25,PTCD3,MRPL35,ERAL1,DAP3,MRPS36,MRPL44,MRPS9,MRPL47,MRPL50,MRPL15,MRPL24,MRPL9,MRPS5,MRPS28,MRRF,MRPL49,MRPL39,OXA1L,MRPL17,MRPL10,MRPL55,MRPS18C,GFM2,MRPL16,MRPL1,MRPL36,MRPL13,CHCHD1,MRP…	MRPL18,MRPL2,MRPS28,MRPL42,MRPS18B
GO_NADH_DEHYDROGENASE_COMPLEX_ASSEMBLY	GO:0010257	55	Up	4.2618177350999376e-5	0.012234695221071514	2	NDUFAF7,NDUFAB1,NDUFS1,NDUFB4,BCS1L,TIMM21,NDUFB2,NDUFB7,NDUFAF5,TAZ,COA1,NDUFC1,FOXRED1,NDUFS8,TIMMDC1,NDUFS7,NDUFB3,NDUFA8,NDUFAF4,NDUFA1,NDUFA5,ECSIT,NDUFA10,NDUFA2,NDUFB5,NDUFAF1,NDUFA9,NDUFB10,NDUFS6,NDUFB11,NDUFB9,NDUFC2,NUBPL,OXA1L,NDUFAF6,NDUFS2,NDUFV3,NDUFAF2,NDUFS4,NDUFB6,NDUFB8,NDUFV1,NDUFS5,NDUFA3,TMEM126B,NDUFA11,ACAD9,NDUFAF3,NDUFV2,NDUFB1,NDUFA12,NDUFA6,NDUFA13,NDUFS3,NDUFA7	COA1,NDUFAF3
GO_RRNA_METABOLIC_PROCESS	GO:0016072	202	Up	5.269322886571661e-5	0.014566750379766994	1	LAS1L,RPUSD1,TSR3,UTP18,TFB1M,MRTO4,NOP58,USP36,RIOK2,WDR3,WDR18,THUMPD1,RRP15,EXOSC7,EXOSC5,DIS3,WBP11,DIMT1,NOP14,DDX18,XRN2,ESF1,PES1,SNU13,DDX17,NOP56,RBFA,RIOK3,SUV39H1,ERI1,PIH1D1,ERCC2,POP4,RPS16,FBL,RPS19,DDX49,EXOSC3,NPM3,GTPBP4,FTSJ3,UTP6,GAR1,FRG1,KRR1,NOP2,MDN1,BYSL,DROSHA,XRN1,RRP9,RPS15,WDR75,NOL10,RPF1,ZNHIT6,EBNA1BP2,ERI3,NSUN4,HEATR1,FCF1,RCL1,WDR55,EXOSC8,UTP20,MTERF4,RPL5,DDX54…	NOP58,RPF1,WDR74,DDX56,NHP2,PA2G4,TBL3
GO_REGULATION_OF_CELLULAR_AMINO_ACID_METABOLIC_PROCESS	GO:0006521	52	Up	5.731628474068997e-5	0.015059278624752762	1	PSMB1,PSMC4,PSMA4,ATP2B4,PSME4,PSMC5,PSME1,COMT,PSMD5,PSMD8,PSMC6,PSMA3,PSMC1,PSMB5,PSMA6,PSME2,PSMA7,PSMD10,PSMD7,OAZ1,PSMA2,PSMD3,PSMD11,PSMD9,PSMD14,ODC1,PARK7,PSMF1,PSMB2,PSMA1,PSME3,PSMB7,PSMB6,PSMA5,SLC7A11,AZIN1,SLC7A7,PSMD4,PSMB4,PSMC2,PSMD6,PSMC3,PSMD1,PSMD2,OAZ2,NQO1,PSMD13,PSMD12,PSMB8,PSMB10,PSMB9,PSMB3	AZIN1,PSMD6,PSMD13
GO_TRANSLATIONAL_ELONGATION	GO:0006414	124	Up	5.930264652808216e-5	0.015059278624752762	1	MRPS10,MRPL43,MRPS35,MRPS24,MRPS34,MRPL22,MRPL28,MRPS33,MRPS18A,GTPBP1,ALKBH1,MRPS31,EEF2K,EEF1D,MRPL4,MRPL32,CPEB3,MRPL27,DPH1,SEPSECS,MRPL51,MRPL18,HBS1L,MRPL2,MRPS30,MRPS27,ABTB1,MRPL3,EEF1B2,MRPL19,MRPL37,MRPS15,DPH5,MRPS14,MRPS2,TSFM,MRPS7,MRPS26,MRPS12,MRPL34,MRPS25,PTCD3,MRPL35,EEFSEC,EIF5A,ERAL1,DAP3,DPH2,MRPS36,DPH6,MRPL44,MRPS9,MRPL47,MRPL50,CPEB2,MRPL15,RPLP1,SECISBP2L,EIF4A3,MRPL24,MR…	MRPL18,MRPL2,MRPS28,NEMF,MRPL42,MRPS18B
GO_ESTABLISHMENT_OF_RNA_LOCALIZATION	GO:0051236	182	Up	6.052764720559792e-5	0.015059278624752762	3	UPF1,AKAP8L,MVP,ZC3H3,NUP160,TPR,THOC3,ZC3H11A,RIOK2,NDC1,U2AF2,NUP133,SMG6,CPSF1,SIDT1,IGF2BP2,NCBP3,NUP37,THOC1,XPO1,YTHDC1,SEH1L,KHSRP,RBM27,ALKBH5,NUP50,AAAS,NUP188,POLDIP3,THOC5,SRSF5,PABPN1,RAE1,NXT2,FMR1,NUTF2,NUP93,CASC3,NUP88,SUPT6H,NUP98,MAGOHB,PARP11,NUP107,CPSF6,SRSF9,SRSF3,MRPL18,QKI,NUP155,NCBP2,RPS15,SRSF7,SRSF4,SFPQ,SMG7,SRSF11,CPSF3,GLE1,NRDE2,NUP43,ENY2,KHDRBS1,FYTTD1,HNRNPA2B1,…	MRPL18,HNRNPA2B1,PCID2,DHX9,SRSF1,NUP58,FIP1L1,TERF1,HHEX,HNRNPU,SEC13,CHTOP,PHAX,CDC40,HNRNPA3,RBM8A	ZC3H3,CPSF1,IGF2BP2,PARP11
GO_TRANSCRIPTION_COUPLED_NUCLEOTIDE_EXCISION_REPAIR	GO:0006283	73	Up	6.580188264260617e-5	0.015843395227239113	1	POLR2J,LIG3,ERCC1,MNAT1,AQR,RFC1,POLR2B,ERCC8,RFC2,POLD1,XRCC1,XAB2,POLD3,PPIE,POLR2E,POLR2F,RBX1,EP300,POLR2C,ERCC2,POLR2I,LIG1,RPA3,POLD2,PRPF19,GTF2H1,GTF2H3,RFC5,COPS7A,RPA2,COPS5,POLK,RPA1,PCNA,RFC3,CDK7,CCNH,ERCC5,XPA,COPS4,CUL4A,COPS3,RPS27A,POLR2D,COPS7B,GTF2H2,POLR2K,UBC,CUL4B,ERCC3,POLR2H,RFC4,UVSSA,COPS2,DDB1,POLR2G,COPS6,GPS1,UBB,POLD4,ERCC4,POLR2L,POLR2A,USP7,TCEA1,COPS8,ZNF830,HMGN1…	XAB2,COPS2,HMGN1	POLD1
GO_REGULATION_OF_CELL_COMMUNICATION_BY_ELECTRICAL_COUPLING	GO:0010649	8	Up	8.159105533214072e-5	0.019031113656221822	5	SRI,CAV1,PDE4D,CALM2,CAMK2D,CALM3,SLC8A1,CALM1	SRI,PDE4D,SLC8A1
GO_NUCLEOTIDE_EXCISION_REPAIR_DNA_DAMAGE_RECOGNITION	GO:0000715	23	Up	8.587852267665317e-5	0.01942416040177392	1	RBX1,COPS7A,RAD23B,COPS5,DDB2,XPA,COPS4,CUL4A,COPS3,PARP1,RPS27A,COPS7B,CETN2,UBC,XPC,CUL4B,COPS2,DDB1,COPS6,GPS1,UBB,COPS8,UBA52	DDB2,COPS2
GO_REGULATION_OF_DNA_TEMPLATED_TRANSCRIPTION_IN_RESPONSE_TO_STRESS	GO:0043620	104	Up	1.0190712253490297e-4	0.022313070850741707	1	CREBBP,PSMB1,MBTPS2,PSMC4,HSF2,BCLAF1,PSMA4,HSPA5,PSME4,SIRT2,NEDD4,NCK2,PSMC5,GCN1,PSME1,PSMD5,PSMD8,HMOX1,RBX1,EP300,PSMC6,PSMA3,HIF1A,PSMC1,PSMB5,PSMA6,PSME2,PSMA7,PSMD10,PSMD7,PSMA2,CUL2,PSMD3,PSMD11,PSMD9,VEGFA,PSMD14,EPAS1,NFE2L2,RPS6KA1,ATF6,EGR1,CHD6,HIF3A,PSMF1,PSMB2,KLF2,ATF4,INO80,PSMA1,EGLN3,SESN2,PSME3,DNAJB1,VHL,EGLN1,PSMB7,TMBIM6,TP53,PSMB6,PSMA5,ARNT,RPS27A,LIMD1,TAF1,NOTCH1,UBC,B…	PSMD6,PSMD13	VEGFA,MUC1
GO_TRANSLATIONAL_TERMINATION	GO:0006415	103	Up	1.0462988742979095e-4	0.022313070850741707	1	UPF1,MRPS10,MRPL43,MRPS35,MRPS24,MRPS34,JMJD4,MRPL22,MRPL28,OGFOD1,MRPS33,MRPS18A,MRPS31,GSPT1,MRPL4,MRPL32,MRPL27,MRPL51,MTRF1L,MRPL18,MRPL2,MRPS30,MRPS27,MRPL3,MRPL19,MRPL37,MRPS15,GLE1,MRPS14,MTRF1,ETF1,MRPS2,MRPS7,MRPS26,MRPS12,MRPL34,C12orf65,MRPS25,PTCD3,MRPL35,EIF5A,ERAL1,DAP3,MRPS36,MRPL44,MRPS9,MRPL47,MRPL50,MRPL15,MRPL24,MRPL9,MRPS5,MRPS28,MRRF,MRPL49,MRPL39,OXA1L,N6AMT1,MRPL17,MRPL10,M…	MRPL18,MRPL2,MRPS28,MRPL42,MRPS18B
GO_POSITIVE_REGULATION_OF_MRNA_SPLICING_VIA_SPLICEOSOME	GO:0048026	16	Up	1.1348311762348712e-4	0.02352883305393633	1	THRAP3,DAZAP1,CIRBP,SNW1,RBM3,SNRNP70,PRPF19,NUP98,NCL,PRDX6,TRA2B,NCBP1,SF3B4,RBMX,TRA2A,RBMXL1	THRAP3,NCL,RBMX,TRA2A
GO_DNA_TEMPLATED_TRANSCRIPTION_ELONGATION	GO:0006354	98	Up	1.1842991700729806e-4	0.02389083514979656	1	POLR2J,PAF1,ZMYND11,MNAT1,POLR2B,CTDP1,CDK13,POLR1A,AFF4,THOC1,CCNT2,CCNK,SUPT16H,POLR2E,POLR2F,THOC5,NELFCD,HTATSF1,POLR2C,TAF1C,ERCC2,POLR2I,ELL,EZH2,UBTF,RECQL5,SUPT6H,ELP4,GTF2H1,GTF2H3,RNF8,TBP,NCBP2,TAF1B,ELL2,ENY2,TSFM,POLR1B,GTF2F1,PCID2,CCNT1,EAPP,ELOF1,MLLT1,ADRM1,CDK7,CDC73,CCNH,ELP2,CDK9,NCBP1,POLR1E,RTF1,WDR61,BRD4,TAF1A,POLR2D,EAF1,EAF2,GTF2H2,POLR2K,SSRP1,HNRNPU,CCAR2,ZNF326,ERCC3,…	UBTF,PCID2,EAPP,HNRNPU,PBRM1,HMGN1	EZH2,TBP
GO_POSITIVE_REGULATION_OF_TELOMERASE_RNA_LOCALIZATION_TO_CAJAL_BODY	GO:1904874	15	Up	1.2886585933496994e-4	0.02481395609723922	3	CCT4,TCP1,DKC1,CCT7,SHQ1,NAF1,NHP2,CCT6A,CCT5,CCT8,CCT3,CCT2,RUVBL1,NOP10,RUVBL2	CCT4,NHP2
GO_NUCLEAR_EXPORT	GO:0051168	185	Up	1.2965491529907952e-4	0.02481395609723922	3	UPF1,PKD1,AKAP8L,NUP160,RANBP3,LSG1,TPR,THOC3,ZC3H11A,RIOK2,NDC1,U2AF2,SP100,NUP133,SMG6,CPSF1,PRKACA,NUP37,THOC1,RAPGEF3,STRADB,GSK3B,XPO1,YTHDC1,SEH1L,RBM22,RBM27,ALKBH5,NUP50,AAAS,NUP188,POLDIP3,THOC5,RANGAP1,PPM1A,SRSF5,PABPN1,RAE1,EMD,NUTF2,NUP93,TGFB1,LZTS2,CASC3,NUP88,YWHAE,SUPT6H,NUP98,MAGOHB,DUSP16,NUP107,CPSF6,SRSF9,SRSF3,HSPA9,NUP155,NCBP2,DNAJC27,RPS15,SRSF7,PARK7,SRSF4,SMG7,SRSF11,CP…	HNRNPA2B1,PCID2,DHX9,SRSF1,NUP58,FIP1L1,HHEX,SEC13,CHTOP,PHAX,NEMF,CDC40,RBM8A	CPSF1,CAMK1
GO_POSITIVE_REGULATION_OF_MRNA_PROCESSING	GO:0050685	25	Up	1.3456017235489624e-4	0.025108928161423637	1	PAF1,THRAP3,DAZAP1,CIRBP,SNW1,RBM3,SNRNP70,CPEB3,PRPF19,NUP98,NCBP2,NCL,PRDX6,CCNB1,CDC73,TRA2B,NCBP1,SF3B4,RBMX,TRA2A,LEO1,NUDT21,DHX36,HSF1,RBMXL1	THRAP3,NCL,RBMX,TRA2A,DHX36
GO_RIBOSOMAL_SMALL_SUBUNIT_BIOGENESIS	GO:0042274	63	Up	1.409701391508407e-4	0.025663441917606708	2	TSR3,RIOK2,RPS5,NOP14,RIOK3,ERCC2,RPS16,RPS19,UTP6,BYSL,RPS15,NOL10,HEATR1,RCL1,UTP20,RRP36,RPS10,RIOK1,MRPS7,EMG1,KRI1,NGDN,NOL11,UTP3,ERAL1,NAT10,LTV1,RPS6,RPS24,UTP4,NOB1,RPS8,ABT1,NOM1,UTP23,SURF6,DHX37,SRFBP1,TSR2,FAM207A,HELQ,LSM6,RPS14,DCAF13,BMS1,BTRC,TSR1,RPSA,RPS21,RPS7,RPL38,RPS27,RRS1,NPM1,MRPS11,RPS17,TBL3,RPS27L,RRP7A,WDR46,RPS28,GTF2H5,DDX52	TBL3
GO_NUCLEOTIDE_EXCISION_REPAIR	GO:0006289	105	Up	1.461820353089359e-4	0.025978635989188037	1	RAD52,POLR2J,LIG3,ERCC1,SLC30A9,MNAT1,AQR,RFC1,PNKP,POLR2B,ERCC8,RFC2,POLD1,NTHL1,ATXN3,XRCC1,XAB2,POLD3,PPIE,SIRT1,POLR2E,POLR2F,RBX1,EP300,RBBP8,POLR2C,ERCC2,POLR2I,LIG1,RPA3,POLD2,PRPF19,GTF2H1,GTF2H3,RFC5,COPS7A,OGG1,RPA2,RAD23B,COPS5,POLK,USP45,CHD1L,RPA1,PCNA,RFC3,CDK7,CCNH,DDB2,BIVM,ERCC5,HUS1,XPA,COPS4,BRCA2,CUL4A,NEIL1,COPS3,TP53,PARP1,RPS27A,POLR2D,COPS7B,GTF2H2,CETN2,POLR2K,UBC,NEIL2,X…	XAB2,DDB2,COPS2,RAD23A,HMGN1	POLD1
GO_REGULATION_OF_PROTEIN_LOCALIZATION_TO_CHROMOSOME_TELOMERIC_REGION	GO:1904814	13	Up	1.6061488412419815e-4	0.027879755700070116	3	CCT4,TCP1,GNL3L,DKC1,CCT7,WRAP53,CCT6A,TERF1,CCT5,CCT8,CCT3,GNL3,CCT2	CCT4,TERF1
GO_PROTEIN_LOCALIZATION_TO_ENDOPLASMIC_RETICULUM	GO:0070972	129	Up	1.6897460041054158e-4	0.02866423676055187	3	SEC62,RPS20,SEC63,HSPA5,SEC61A1,RPL18,TRAM2,SEC61A2,TRAM1,RPL31,BCAP29,RPS5,RAB10,PPP1R15A,RPL6,RPLP0,KDELR3,RPL3,PMM1,SRP54,CHMP4B,VAPA,SGTA,RPS16,RPS19,KDELR1,RPL18A,SEC61B,GBF1,RPL28,RPL19,RPL34,RPS13,RPS12,RPL24,SSR3,SPCS1,RPS15,RTN4,RAB3GAP1,RPL22,RPS25,SPCS2,ANKRD13C,RAB3GAP2,RPL21,RPL5,RPS10,RPL23,SPCS3,RPS4Y1,RPL36,RPL27,SEC61G,RPS15A,UBAC2,OS9,KDELR2,RPL35,RPS6,RPLP1,RPS24,SRP14,PMM2,RPS…	BCAP29,SSR3,SPCS3,RER1	PMM1,TAPT1
GO_CYTOPLASMIC_TRANSLATION	GO:0002181	91	Up	1.8653126591605324e-4	0.02983101800825479	1	RPL26L1,YBX3,RPL18,ZC3H15,FTSJ1,RPL31,EIF3I,RPL6,RPLP0,EIF3L,EIF3D,EIF5,FMR1,GSPT1,EIF3J,EIF3E,RPL18A,EIF3B,EIF3A,CPEB3,RPL19,DRG2,DPH1,RWDD1,RBM24,CPEB4,RPL24,EIF4G1,RPL22,DPH5,ETF1,EIF2S2,RPL36,EIF2S3,EIF3G,UNK,DPH2,DPH6,DHX9,CPEB2,RPLP1,DENR,RPL13A,RPL11,EIF2D,RPL32,EIF3H,DPH7,EIF3M,DPH3,RPL30,EIF4A2,NCK1,RPL8,ZNF385A,EIF4A1,RPL26,RPL29,RPL22L1,RPL9,METTL3,EEF2,RPSA,CNBP,DNAJC24,RPS21,RPL38,RB…	EIF3I,EIF3A,DHX9,EIF4A2,DHX36	ZNF385A
GO_PROTEIN_FOLDING_IN_ENDOPLASMIC_RETICULUM	GO:0034975	9	Up	1.8848768960736247e-4	0.02983101800825479	4	HSPA5,DNAJC10,ERO1B,DNAJC3,CANX,HSP90B1,PDIA3,CALR,ERO1A	DNAJC10,DNAJC3
GO_TRANSLATIONAL_INITIATION	GO:0006413	180	Up	1.8874658172570615e-4	0.02983101800825479	1	DHX33,RPS20,TPR,EIF2AK2,EIF4B,RPL18,DHX29,PABPC1,EIF2B3,NCK2,RPL31,EIF4G3,DDX1,RPS5,EIF3I,MTIF2,EIF2AK1,PPP1R15A,RPL6,RPLP0,EIF3L,RPL3,EIF3D,ALKBH1,EIF5,FMR1,DNAJC3,MTFMT,EIF3J,EIF3E,RPS16,RPS19,RPL18A,HSPB1,EIF3B,EIF4H,EIF3A,RPL28,RPL19,RPS6KB1,RPL34,EIF4G2,RPS13,EIF2B1,RPS12,RPL24,NCBP2,EIF1B,EIF4G1,EIF2B4,RPS15,RPL22,RPS25,GLE1,EIF2B2,PAIP2,COPS5,KHDRBS1,RPL21,MTIF3,RPL5,AGO2,PAIP2B,RPS10,MIF4…	EIF3I,DNAJC3,EIF3A,EIF4G2,EIF4A2	MIF4GD,KLHL25
GO_DNA_GEOMETRIC_CHANGE	GO:0032392	89	Up	1.918393441045324e-4	0.02983101800825479	2	RECQL,DDX11,MNAT1,HMGB3,ERCC8,RFC2,MCM2,MCM6,XRCC5,DDX1,ATRX,MCM5,RBX1,CHD8,SMARCA1,NBN,MCM4,ERCC2,SSBP1,SETX,RECQL5,GTF2H1,GTF2H3,RFC5,CHD4,MCM9,MCM3,ASCC3,RAD50,RAD23B,ZRANB3,HNRNPA2B1,CHD6,MCM8,HELB,CHTF18,MTERF1,POT1,CHD1L,RPA1,IGHMBP2,RFC3,DDB2,ANXA1,DHX9,XPA,DSCC1,HMGA1,SMARCAL1,CUL4A,TP53,PARP1,RPS27A,GTF2H2,G3BP1,CETN2,UBC,CHD1,XPC,SUPV3L1,CUL4B,SMARCAD1,ERCC3,HELQ,RFC4,RAD54L2,HMGB2,WRN,…	XRCC5,HNRNPA2B1,DDB2,DHX9,G3BP1,DHX36,XRCC6
GO_CRD_MEDIATED_MRNA_STABILIZATION	GO:0070934	4	Up	2.283792733693853e-4	0.03478822237610392	1	YBX1,SYNCRIP,DHX9,HNRNPU	DHX9,HNRNPU
GO_POSTTRANSCRIPTIONAL_REGULATION_OF_GENE_EXPRESSION	GO:0010608	497	Up	2.4029184184918542e-4	0.0353865444235415	1	UPF1,POLR2J,PSMB1,PSMC4,MATR3,SLC11A1,SAMD4A,VIM,TNFRSF1B,NUP160,PSMA4,POLR2B,TPR,THRAP3,EIF2AK2,PUM2,RC3H2,NDC1,YBX3,EIF4B,YBX1,ELAVL1,DHX29,RHOA,ROCK1,PSME4,NUP133,BCL3,PABPC1,TCOF1,NCK2,IGF2BP2,EIF4G3,NUP37,EXOSC7,EXOSC5,TNRC6C,MKNK1,DDX1,JMJD4,GEMIN5,XPO1,TNPO1,DIS3,YTHDC1,ZMPSTE24,SEH1L,MTIF2,EIF2AK1,PPP1R15A,SRRT,PSMC5,OGFOD1,CNOT3,KHSRP,MAPKAPK5,GCN1,FUS,PCBP4,PABPC4,TNRC6A,PUS7,ALKBH5,PSM…	THRAP3,RHOA,TNPO1,HNRNPM,DNAJC3,EIF4G2,NCL,SET,HNRNPA2B1,PCID2,ATG14,DHX9,UQCC2,NUP58,ANP32A,SERBP1,HNRNPU,EIF4A2,SEC13,PSMD6,NEMF,PA2G4,DHX36,PSMD13,CNOT7,RBM8A,TAF15	IGF2BP2,MKNK2,MIF4GD,WTIP,TIRAP,ZNF385A,PRKCD,AXIN2,KLHL25,DAPK1
GO_NUCLEAR_TRANSCRIBED_MRNA_CATABOLIC_PROCESS	GO:0000956	195	Up	2.446442619023286e-4	0.0353865444235415	1	UPF1,RPS20,CSDE1,SAMD4A,EDC4,MRTO4,THRAP3,RPL18,SMG6,PABPC1,RPL31,EXOSC7,MLH1,EXOSC5,TNRC6C,CNOT4,DIS3,RPS5,CNOT3,RPL6,RPLP0,TNRC6A,AGO1,RPL3,TNRC6B,GSPT1,EIF3E,RPS16,RPS19,PPP2R1A,RPL18A,SMG9,LSM5,EXOSC3,CPEB3,MTPAP,RPL28,RPL19,CASC3,DDX5,RPL34,DCPS,DDX6,RPS13,MAGOHB,CNOT2,RPS12,HBS1L,CNOT6,PPP2CA,XRN1,RPL24,NCBP2,EIF4G1,RPS15,RPL22,SMG7,RPS25,EXOSC8,ETF1,RPL21,RPL5,EXOSC9,AGO2,RPS10,CNOT1,UPF3B…	CSDE1,THRAP3,PCID2,LSM4,DHX36,CNOT7,RBM8A
GO_MITOCHONDRIAL_TRANSLATION	GO:0032543	132	Up	2.4852429759526795e-4	0.0353865444235415	1	LARS2,MRPS10,MRPL43,GATB,MRPS35,MRPS24,IARS2,MRPS34,MRPL22,NOA1,MTIF2,MRPL28,MRPS33,MRPS18A,ALKBH1,UQCC1,MTG2,CDK5RAP1,MRPS31,EARS2,SARS2,MRPL4,MRPL32,C1QBP,MRPL27,MRPL51,MTRF1L,MRPL18,MRPL2,MRPS30,MRPS27,MRPL3,MRPL19,MRPL37,WARS2,MRPS15,NSUN4,DARS2,FASTKD2,MRPS14,MTRF1,MTIF3,MTERF4,MRPS2,TSFM,FASTKD3,AARS2,MRPS7,MRPS26,MRPS12,MRPL34,QRSL1,MRPS25,PTCD3,MRPL35,ERAL1,DAP3,MRPS36,MRPL44,MRPS9,MRPL47…	MRPL18,MRPL2,UQCC2,MRPS28,MRPL42,MRPS18B
GO_BEHAVIORAL_RESPONSE_TO_ETHANOL	GO:0048149	3	Up	2.536181567980292e-4	0.0353865444235415	6	USP46,EPS8,HDAC2	EPS8,HDAC2
GO_ANTIGEN_PROCESSING_AND_PRESENTATION_OF_EXOGENOUS_PEPTIDE_ANTIGEN_VIA_MHC_CLASS_I	GO:0042590	69	Up	2.5601197734073433e-4	0.0353865444235415	7	PSMB1,PSMC4,PSMA4,VAMP3,CYBA,PSME4,ITGB5,PSMC5,PSME1,SNAP23,PSMD5,PSMD8,NCF4,PSMC6,PSMA3,PSMC1,PSMB5,PSMA6,PSME2,PSMA7,PSMD10,PSMD7,IKBKB,PSMA2,PSMD3,PSMD11,PSMD9,LNPEP,PSMD14,NCF2,VAMP8,PSMF1,PSMB2,PSMA1,PSME3,CD36,PSMB7,ITGAV,PSMB6,PSMA5,NCF1,FCER1G,PSMD4,PSMB4,PSMC2,PSMD6,CYBB,PSMC3,B2M,PDIA3,TAP1,PSMD1,PSMD2,CALR,PSMD13,PSMD12,PSMB8,TAP2,HLA-E,HLA-G,HLA-F,PSMB10,CHUK,IFI30,TAPBP,PSMB9,SEC22B,…	PSMD6,PSMD13,SEC22B	NCF4
GO_POSITIVE_REGULATION_OF_TRANSCRIPTION_ELONGATION_FROM_RNA_POLYMERASE_II_PROMOTER	GO:0032968	16	Up	2.6135999949663505e-4	0.0354689279316888	1	PAF1,CDK13,SUPT16H,ELL,SUPT6H,GTF2F1,EAPP,CDC73,CDK9,RTF1,WDR61,BRD4,LEO1,CDK12,GTF2F2,CTR9	EAPP
GO_CELLULAR_PROTEIN_CONTAINING_COMPLEX_ASSEMBLY	GO:0034622	744	Up	2.679790850656908e-4	0.03571778376661279	2	RAD52,NDUFAF7,RBM5,FKBP4,NDUFAB1,HCCS,DHX33,GCFC2,AP2B1,BAIAP2L1,COX10,VPS41,LUC7L,RANBP9,ZNF207,TTC19,PIK3C2A,PSMC4,COX15,WAS,MNAT1,NDUFS1,STRAP,CENPQ,PIAS1,TMSB10,MYOM2,TUBG2,CAPG,AP2S1,GEMIN8,ARHGAP6,RSF1,CELF2,VAMP3,ELN,CYBA,TTC17,MRTO4,EIF2AK2,NDC1,NCKAP1,SFSWAP,EIF4B,RNF4,DDX20,TAF11,NDUFB4,ARFGEF1,RHOA,NAV3,SIRT2,TGFBR3,PFN2,GBA2,NCK2,NDE1,MCM2,NLE1,PICALM,CLASP1,CLNS1A,BCS1L,TIMM21,ADD2,D…	TTC19,RHOA,XAB2,EIF3I,HSP90AB1,SNRPD3,GRWD1,MET,COA1,EIF3A,UBTF,SENP6,ACTR3,COX7A2L,SET,DNAL1,LSM4,DDB2,DHX9,SRSF1,UQCC2,ACTR2,ITGB3BP,ARF1,RBMX,TERF1,TWF1,EPS8,SF1,TBCA,NDUFAF3,PSMG1,PSMD13,TSPYL1,CSNK2B	ARHGAP6,NAV3,TBP,ARL6,HELLS,ATAT1,CENPO,VAMP1,CDC42EP2,SRSF12,TTN,TAF6L,PRKCD,TPPP,TCAP,IPO4,SRC,CENPW,CPTP,CORO7
GO_REGULATION_OF_ESTABLISHMENT_OF_PROTEIN_LOCALIZATION_TO_CHROMOSOME	GO:0070202	12	Up	3.0127247220727453e-4	0.039450837413247314	3	CCT4,TCP1,DKC1,CCT7,WRAP53,CCT6A,TERF1,CCT5,CCT8,CCT3,SPIDR,CCT2	CCT4,TERF1
GO_MRNA_EXPORT_FROM_NUCLEUS	GO:0006406	104	Up	3.0871206529800945e-4	0.03972804923076452	3	UPF1,AKAP8L,NUP160,TPR,THOC3,ZC3H11A,NDC1,U2AF2,NUP133,SMG6,CPSF1,NUP37,THOC1,YTHDC1,SEH1L,ALKBH5,NUP50,AAAS,NUP188,POLDIP3,THOC5,SRSF5,PABPN1,RAE1,NUP93,CASC3,NUP88,SUPT6H,NUP98,MAGOHB,NUP107,SRSF9,SRSF3,NUP155,NCBP2,SRSF7,SRSF4,SMG7,SRSF11,CPSF3,GLE1,NUP43,ENY2,FYTTD1,HNRNPA2B1,DDX39A,SRSF6,NUP153,UPF3B,NUP85,THOC2,SYMPK,PCID2,NUP214,THOC6,EIF5A,NXT1,SRRM1,SRSF1,WDR33,NCBP1,NUP54,NUP58,DHX38,EI…	HNRNPA2B1,PCID2,SRSF1,NUP58,FIP1L1,HHEX,SEC13,CHTOP,CDC40,RBM8A	CPSF1
GO_BONE_REMODELING	GO:0046849	55	Down	3.1458613130200714e-4	0.03979781159386748	8	PDK4,IL20RA,NCDN,CLDN18,LRP6,ATP6AP1,TFRC,SNX10,P2RX7,SUCO,LRP5L,RASSF2,ACP5,CSK,CA2,SFRP1,IL7,TGFB1,RAB3D,MDK,TCIRG1,LEPR,TNFAIP3,TGFB3,PTK2B,RAC2,NOTCH2,RAC1,IL6,DEF8,P3H4,EPHA2,CTSK,EGFR,GJA1,UBASH3B,LRRK1,PPARGC1B,LRP5,TNFRSF11B,CTHRC1,TPP1,CTNNB1,LTBP3,INPP5D,ADRB2,S1PR1,TRAF6,TMEM64,MITF,NF1,SRC,ZNF675,PLEKHM1,EFNA4		CLDN18,SNX10,ACP5,EPHA2,UBASH3B,LRRK1,SRC,PLEKHM1
GO_ESTABLISHMENT_OF_PROTEIN_LOCALIZATION_TO_ENDOPLASMIC_RETICULUM	GO:0072599	109	Up	3.237347242211363e-4	0.039799101152474876	3	SEC62,RPS20,SEC63,HSPA5,SEC61A1,RPL18,TRAM2,SEC61A2,TRAM1,RPL31,RPS5,RAB10,RPL6,RPLP0,RPL3,PMM1,SRP54,CHMP4B,SGTA,RPS16,RPS19,RPL18A,SEC61B,RPL28,RPL19,RPL34,RPS13,RPS12,RPL24,SSR3,SPCS1,RPS15,RAB3GAP1,RPL22,RPS25,SPCS2,RAB3GAP2,RPL21,RPL5,RPS10,RPL23,SPCS3,RPS4Y1,RPL36,RPL27,SEC61G,RPS15A,RPL35,RPS6,RPLP1,RPS24,SRP14,PMM2,RPS2,RPS11,RPL13A,RPL11,RPS8,SRP9,RPS27A,RPL32,RPS3A,RPL37,RPL10,RPL7,RPL7…	SSR3,SPCS3	PMM1
GO_TERPENOID_METABOLIC_PROCESS	GO:0006721	47	Down	3.252606069535058e-4	0.039799101152474876	1	CYP26B1,PNPLA4,RETSAT,RDH11,ALDH3A2,FDFT1,AKR1B1,CYP3A5,RARRES2,PPARD,HMGCS1,RBP1,HTRA2,PECR,APOA1,RDH10,SCPEP1,LRP1,SDC4,APOE,RDH5,CYP1B1,RBP4,CYP1A1,HSPG2,CYP4V2,SRD5A1,EGFR,GGPS1,LSS,RDH13,FDPS,NAPEPLD,DHRS3,SDC3,ALDH1A1,SDC2,SDR16C5,LPL,DGAT1,AKR1C1,AGRN,AKR1C3,ADH1B,ADH5,RDH14,GPIHBP1		RDH10,RBP4,CYP1A1,SDC2,SDR16C5,LPL,AKR1C1
GO_TRANSCRIPTION_ELONGATION_FROM_RNA_POLYMERASE_II_PROMOTER	GO:0006368	74	Up	3.3220511006506196e-4	0.03999320873428423	1	POLR2J,PAF1,ZMYND11,MNAT1,POLR2B,CTDP1,CDK13,AFF4,CCNT2,CCNK,SUPT16H,POLR2E,POLR2F,NELFCD,POLR2C,ERCC2,POLR2I,ELL,EZH2,RECQL5,SUPT6H,ELP4,GTF2H1,GTF2H3,RNF8,NCBP2,ELL2,ENY2,GTF2F1,PCID2,CCNT1,EAPP,ELOF1,MLLT1,ADRM1,CDK7,CDC73,CCNH,ELP2,CDK9,NCBP1,RTF1,WDR61,BRD4,POLR2D,EAF1,EAF2,GTF2H2,POLR2K,SSRP1,HNRNPU,ERCC3,IWS1,WDR43,POLR2H,PBRM1,RNF168,LEO1,CDK12,POLR2G,MLLT3,POLR2L,POLR2A,SETD2,NELFA,TCEA1…	PCID2,EAPP,HNRNPU,PBRM1	EZH2
GO_POSITIVE_REGULATION_OF_RNA_SPLICING	GO:0033120	28	Up	3.477855124755391e-4	0.040674723814832864	1	THRAP3,U2AF2,DAZAP1,RBM22,CIRBP,SNW1,SRSF5,RBM3,SNRNP70,SETX,ZPR1,PRPF19,NUP98,NCL,PRDX6,HABP4,TRA2B,NCBP1,SF3B4,HNRNPLL,PIK3R1,RBMX,DYRK1A,TRA2A,ERN1,POLR2A,HSPA1A,RBMXL1	THRAP3,NCL,RBMX,TRA2A
GO_PROTEIN_LOCALIZATION_TO_NUCLEOPLASM	GO:1990173	11	Up	3.487650487874201e-4	0.040674723814832864	3	CCT4,TCP1,DKC1,CCT7,WRAP53,CCT6A,CCT5,TBRG1,CCT8,CCT3,CCT2	CCT4
GO_COTRANSLATIONAL_PROTEIN_TARGETING_TO_MEMBRANE	GO:0006613	98	Up	3.5757210455499445e-4	0.04091735930365495	3	SEC62,RPS20,SEC63,SEC61A1,RPL18,TRAM2,SEC61A2,TRAM1,RPL31,RPS5,RPL6,RPLP0,RPL3,SRP54,RPS16,RPS19,RPL18A,SEC61B,RPL28,RPL19,RPL34,RPS13,RPS12,RPL24,SSR3,RPS15,RPL22,RPS25,RPL21,RPL5,RPS10,SSR1,RPL23,RPS4Y1,RPL36,RPL27,RPS15A,RPL35,RPS6,RPLP1,RPS24,SRP14,RPS2,RPS11,RPL13A,RPL11,RPS8,SRP9,RPS27A,RPL32,RPS3A,RPL37,RPL10,RPL7,RPL7A,RPS3,SRP19,RPL30,ZFAND2B,RPL8,RPL26,RPL29,SSR2,RPL9,RPS14,RPL27A,RPL13…	SSR3,SSR1
GO_RETINOL_METABOLIC_PROCESS	GO:0042572	18	Down	3.63188141544362e-4	0.04091735930365495	1	PNPLA4,RETSAT,RDH11,AKR1B1,CYP3A5,RDH10,RDH5,CYP1B1,RBP4,CYP1A1,RDH13,DHRS3,ALDH1A1,SDR16C5,DGAT1,AKR1C3,ADH1B,RDH14		RDH10,RBP4,CYP1A1,SDR16C5
GO_RESPIRATORY_ELECTRON_TRANSPORT_CHAIN	GO:0022904	94	Up	3.67291408540311e-4	0.04091735930365495	1	NDUFAB1,SLC25A13,COX10,UQCRC1,COX15,BID,NDUFS1,AIFM2,NDUFB4,SDHA,COQ9,NDUFB2,DLD,NDUFB7,TAZ,ETFB,NDUFC1,NDUFS8,COX6A1,ALDH5A1,GPD2,NDUFS7,SLC25A12,COX7A2L,PARK7,SDHB,NDUFB3,NDUFA8,DNAJC15,NDUFA1,COX6B1,COX7C,UQCR11,NDUFA5,NDUFA10,COX4I1,COX7B,NDUFA2,MYBBP1A,CCNB1,COX5B,ISCU,NDUFB5,NDUFAF1,NDUFA9,ETFA,UQCRC2,NDUFB10,SDHC,NDUFS6,NDUFB11,NDUFB9,NDUFC2,UQCRB,PINK1,NDUFS2,NDUFV3,NDUFAF2,NDUFS4,UQCRQ,C…	UQCRC1,DLD,COX7A2L	SLC25A18
GO_ENDOPLASMIC_RETICULUM_TO_GOLGI_VESICLE_MEDIATED_TRANSPORT	GO:0006888	167	Up	3.730332668651603e-4	0.04094588682178759	3	COPZ2,TRAPPC6A,SPAST,ANK1,CUL3,GOPC,TRAPPC3,NSF,LMAN1,BCAP29,SEC31B,DYNC1I2,CAPZB,SAR1A,CD59,DDHD2,TMED2,ZW10,ERGIC2,DYNLL1,SCFD1,SEC22C,ARCN1,TMED1,KDELR3,CNIH1,VTI1B,SEC23A,CTSZ,ARFGAP1,SEC23B,VAPA,COG4,LMF1,DCTN6,PPP6R1,NAPA,KDELR1,COPE,BET1,YKT6,SEC23IP,GBF1,GOSR2,GOSR1,RANGRF,AREG,CTSC,PPP6R3,FOLR1,COPZ1,SEC24A,ERGIC1,TFG,GORASP1,LMAN2L,NRBP1,SPTBN1,CAPZA1,KLHL12,TMED5,PPP6C,SEC22A,COPA,VAPB…	ANK1,BCAP29,TMED2,CNIH1,DCTN6,USO1,ARF1,VTI1A,SEC13,YIF1A,SEC22B	SEC31B,TMED1,FOLR1,GORASP1
GO_REGULATION_OF_CELLULAR_AMINE_METABOLIC_PROCESS	GO:0033238	60	Up	3.845363045692618e-4	0.0415967967725358	1	PSMB1,PSMC4,PSMA4,ATP2B4,PSME4,VPS35,PSMC5,PSME1,COMT,PSMD5,PSMD8,PSMC6,PSMA3,PSMC1,PSMB5,PSMA6,PSME2,PSMA7,PSMD10,PSMD7,OAZ1,PSMA2,PSMD3,PSMD11,PSMD9,PSMD14,ODC1,PARK7,PSMF1,PSMB2,PNKD,PSMA1,PSME3,PSMB7,PSMB6,PSMA5,PAOX,SLC7A11,NR4A2,AZIN1,SLC7A7,PSMD4,PSMB4,ITGB2,PSMC2,PSMD6,HPRT1,PSMC3,ITGAM,PSMD1,PSMD2,OAZ2,NQO1,ABAT,PSMD13,PSMD12,PSMB8,PSMB10,PSMB9,PSMB3	AZIN1,PSMD6,PSMD13	ABAT
GO_MRNA_3_END_PROCESSING	GO:0031124	92	Up	3.9574483046629367e-4	0.041834243298492106	1	PAF1,ZC3H3,THOC3,ZC3H11A,U2AF2,PABPC1,CPSF1,SNRPA,THOC1,PAPOLA,POLDIP3,THOC5,SRSF5,ZC3H14,PABPN1,CSTF1,RPRD1B,CSTF2,RNF40,CPEB3,MTPAP,CASC3,MAGOHB,CPSF6,SRSF9,SRSF3,NCBP2,PAPOLG,SRSF7,SRSF4,SRSF11,CPSF3,DDX39A,SRSF6,UPF3B,THOC2,SYMPK,CCNT1,THOC6,GRSF1,SRRM1,CCNB1,CDC73,SRSF1,WDR33,CDK9,NCBP1,PNPT1,BARD1,DHX38,RPRD1A,EIF4A3,APP,ZNF473,POLR2D,FIP1L1,TUT1,CPSF7,RNF20,LSM11,SSU72,U2AF1,CHTOP,CPSF4,U2…	PAPOLA,SRSF1,RPRD1A,FIP1L1,CHTOP,CDC40,DHX36,RBM8A	ZC3H3,CPSF1
GO_ESTABLISHMENT_OF_PROTEIN_LOCALIZATION_TO_ORGANELLE	GO:0072594	476	Up	4.0114436999846566e-4	0.041834243298492106	3	BAD,M6PR,CROT,LAMP2,AP2B1,AGK,SEC62,RPS20,BID,RGPD5,AGPS,TOMM34,SEC63,KPNA6,MIPEP,PEX3,ZFYVE16,HSPA5,TPR,TSPAN17,VPS13D,USP36,SEC61A1,ACAA1,RPL18,CASP8,TNPO3,AP3D1,IPO5,TRAM2,SEC61A2,TRAM1,HYAL2,NUP133,NEDD4,CSNK2A2,RPL31,SREBF1,UBE2D1,PTGS2,TSG101,LMAN1,TIMM21,RAB7A,LAMP3,OPHN1,DNM2,PSEN1,HSP90AA1,TNPO1,RPS5,RAB10,EPS15,DNAJA1,IPO11,RBM22,ZFAND6,HUWE1,ACOX3,BAX,PPP1R13B,MAVS,RPL6,RPLP0,RNF31,NUP…	M6PR,ZFYVE16,TNPO1,HPS4,LONP2,TIMM50,FBXW7,SSR3,CCT4,EPHX2,SPCS3,NUP58,TERF1,VTI1A,UBE2J2,DMAP1,PTTG1IP,HGS,GSTK1,SREBF2	RGPD5,PMM1,GZMB,MLYCD,IL10RA,CD68,PRKAA1,HK2,PRKCD,IPO4
GO_NEGATIVE_REGULATION_OF_CELL_CYCLE_G2_M_PHASE_TRANSITION	GO:1902750	79	Up	4.035457552909206e-4	0.041834243298492106	9	PSMB1,BRCA1,PSMC4,FHL1,PSMA4,FOXN3,CUL1,PSME4,CDC14B,PSMC5,UIMC1,PSME1,PSMD5,PSMD8,RBX1,PSMC6,PSMA3,PSMC1,PSMB5,PSMA6,PSME2,PSMA7,PSMD10,PSMD7,NBN,FZR1,BABAM1,PSMA2,PSMD3,CDK5RAP3,PSMD11,PSMD9,SKP1,PSMD14,MIIP,SYF2,PSMF1,PSMB2,PSMA1,PSME3,VPS4A,TAOK3,RINT1,HUS1,PSMB7,PSMB6,PSMA5,DTL,ATM,TAOK2,RAD17,DONSON,PSMD4,PSMB4,NAE1,TAOK1,PSMC2,PSMD6,TOPBP1,CHMP4C,RAD21,PSMC3,ZFYVE19,ATF5,USP47,CDK1,PSMD1,P…	CDK5RAP3,PSMD6,PSMD13	FOXO4
GO_ANTIGEN_PROCESSING_AND_PRESENTATION_OF_PEPTIDE_ANTIGEN	GO:0048002	156	Up	4.2248619129961457e-4	0.04319776618986744	7	AP2B1,PSMB1,HFE,PSMC4,SLC11A1,CD74,PSMA4,AP2S1,VAMP3,CYBA,KIF26A,KIF2A,PSME4,FCGR2B,AP1M1,RAB7A,KIFAP3,DYNC1I2,CAPZB,KIF22,DNM2,ITGB5,KIF3C,PSMC5,DYNLL1,PSME1,SNAP23,PSMD5,PSMD8,AP1B1,NCF4,PSMC6,PSMA3,LGMN,PSMC1,PSMB5,PSMA6,PSME2,SEC23A,PSMA7,KIF3B,PSMD10,PSMD7,PYCARD,IKBKB,DCTN6,FCGRT,AP1S1,PSMA2,PSMD3,PSMD11,PSMD9,LNPEP,SEC24A,ACTR1B,PSMD14,CAPZA1,NCF2,CTSD,VAMP8,IDE,CLTA,PSMF1,PSMB2,KLC1,CANX,…	DCTN6,ARF1,SEC13,PSMD6,AP1S2,PSMD13,SEC22B	NCF4,RACGAP1,RILP,MICB
GO_REGULATION_OF_CELL_CYCLE_G2_M_PHASE_TRANSITION	GO:1902749	167	Up	4.3585198789460153e-4	0.04364455604637458	9	PAFAH1B1,PSMB1,BRCA1,PSMC4,FHL1,PSMA4,OFD1,FOXN3,SDCCAG8,CUL1,MTA3,PSME4,PRKACA,NDE1,CLASP1,DYNC1I2,PCM1,HSP90AA1,CDC14B,PSMC5,UIMC1,DYNLL1,PSME1,HAUS4,PSMD5,CDC7,PSMD8,RBX1,PSMC6,PSMA3,PSMC1,PSMB5,PSMA6,PSME2,PSMA7,CDC25B,MAPRE1,CEP76,CEP192,PSMD10,PSMD7,CCP110,RAB11A,CEP152,NBN,FZR1,BABAM1,PPP2R1A,CEP41,PSMA2,PSMD3,RAD51C,CDK5RAP3,PSMD11,YWHAE,CCND1,CEP164,PSMD9,FBXO5,SKP1,CEP70,PSMD14,ALMS1,MI…	CDK5RAP3,TUBA4A,PSMD6,TUBA1A,PSMD13,TUBB	CEP250,FOXO4
GO_PEPTIDE_BIOSYNTHETIC_PROCESS	GO:0043043	559	Up	4.426948209525389e-4	0.04364455604637458	1	GCLC,UPF1,DHX33,GGCT,RPS20,LARS2,SAMD4A,GCLM,VIM,RPL26L1,TPR,MRPS10,EIF2AK2,PUM2,MRPL43,GATB,YBX3,MRPS35,MRPS24,EIF4B,RPL18,HAGH,ZC3H15,ELAVL1,DHX29,RHOA,IARS2,ROCK1,FTSJ1,SRBD1,BCL3,PABPC1,EIF2B3,TCOF1,NCK2,RPL31,IGF2BP2,MRPS34,EIF4G3,TNRC6C,MKNK1,DDX1,JMJD4,MRPL22,GEMIN5,RPS5,NOA1,EIF3I,MTIF2,MGST2,EIF2AK1,MRPL28,PPP1R15A,OGFOD1,CNOT3,KHSRP,RPL6,MAPKAPK5,GCN1,RPLP0,MRPS33,PABPC4,TNRC6A,PUS7,AGO…	RHOA,SRBD1,EIF3I,DNAJC3,EIF3A,EIF4G2,MRPL18,MRPL2,NCL,DHX9,UQCC2,MRPS28,EIF4A2,AASDH,NEMF,PA2G4,DHX36,MRPL42,CNOT7,MRPS18B,RBM8A	IGF2BP2,MKNK2,GGT5,MIF4GD,CHAC1,TNIP1,ZNF385A,KLHL25,DAPK1
GO_REGULATION_OF_POSTSYNAPTIC_SPECIALIZATION_ASSEMBLY	GO:0099150	3	Down	4.443979447380048e-4	0.04364455604637458	2	PTPRS,LRFN4,IL1RAP		LRFN4
GO_LATE_ENDOSOME_TO_VACUOLE_TRANSPORT	GO:0045324	16	Up	4.6093331928840665e-4	0.04468060123595671	3	CHMP2B,LEPROTL1,CHMP3,BECN1,CHMP2A,CHMP1A,VPS25,VPS36,TMEM50B,CHMP7,SNF8,VPS28,TMEM50A,PIK3R4,LEPROT,CHMP1B
GO_MITOCHONDRIAL_ACETYL_COA_BIOSYNTHETIC_PROCESS_FROM_PYRUVATE	GO:0061732	6	Up	4.8414152553006006e-4	0.046328619827645745	1	MPC1,DLD,PDHX,PDHA1,MPC2,PDHB	DLD,PDHA1
