## Extended Data Table 7 for "An integrated cell atlas of the human lung in health and disease": EC_arterial-anatomical_region_ccf_score-GO_BP-Total.tsv

GeneSet	GOID	NGenes	Direction	PValue	FDR	Cluster	Genes	DEUp	DEDown
GO_OXIDATIVE_PHOSPHORYLATION	GO:0006119	101	Up	7.641005522485382e-9	5.703246521983089e-5	1	NDUFAB1,COX10,UQCRC1,COX15,BID,NDUFS1,NDUFB4,RHOA,SDHA,COQ9,NDUFB2,DLD,MSH2,NDUFB7,ABCD1,TAZ,PGK1,PPIF,NDUFC1,NDUFS8,COX6A1,COX7A2,NDUFS7,COX7A2L,PARK7,NDUFB3,NDUFA8,DNAJC15,NDUFA1,SLC25A23,COX6B1,COX7C,UQCR11,NDUFA5,NDUFA10,COX4I1,COX7B,NDUFA2,CCNB1,COX5B,ISCU,NDUFB5,UQCC2,NDUFAF1,NDUFA9,UQCRC2,NDUFB10,SDHC,NDUFS6,NDUFB11,NDUFB9,SURF1,NDUFC2,UQCRB,PINK1,NDUFS2,NDUFV3,COX7A1,AK4,NDUFS4,UQCRQ,COX6…	NDUFAB1,PGK1,NDUFS8,NDUFS7,NDUFB5,UQCRC2,NDUFB11,NDUFB6,VCP,UQCRFS1,NUPR1,UQCR10,NDUFA6,NDUFS3
GO_TRANSLATIONAL_ELONGATION	GO:0006414	124	Up	1.336203667069654e-7	4.986712085503948e-4	2	MRPS10,MRPL43,MRPS35,MRPS24,MRPS34,MRPL22,MRPL28,MRPS33,MRPS18A,GTPBP1,ALKBH1,MRPS31,EEF2K,EEF1D,MRPL4,MRPL32,CPEB3,MRPL27,DPH1,SEPSECS,MRPL51,MRPL18,HBS1L,MRPL2,MRPS30,MRPS27,ABTB1,MRPL3,EEF1B2,MRPL19,MRPL37,MRPS15,DPH5,MRPS14,MRPS2,TSFM,MRPS7,MRPS26,MRPS12,MRPL34,MRPS25,PTCD3,MRPL35,EEFSEC,EIF5A,ERAL1,DAP3,DPH2,MRPS36,DPH6,MRPL44,MRPS9,MRPL47,MRPL50,CPEB2,MRPL15,RPLP1,SECISBP2L,EIF4A3,MRPL24,MR…	MRPL22,MRPL27,MRPL51,MRPS30,MRPS14,MRPS2,MRPL34,ERAL1,MRPL24,SRP9,EEF1A1,MRPL10,MRPL16,EEF2,MRPS22,AURKAIP1,TUFM,GADD45GIP1,MRPL46,MRPS21	MRPL48,MRPL33
GO_MITOCHONDRIAL_TRANSLATIONAL_TERMINATION	GO:0070126	88	Up	2.233728539756727e-7	5.557516606914737e-4	2	MRPS10,MRPL43,MRPS35,MRPS24,MRPS34,MRPL22,MRPL28,MRPS33,MRPS18A,MRPS31,MRPL4,MRPL32,MRPL27,MRPL51,MTRF1L,MRPL18,MRPL2,MRPS30,MRPS27,MRPL3,MRPL19,MRPL37,MRPS15,MRPS14,MTRF1,MRPS2,MRPS7,MRPS26,MRPS12,MRPL34,MRPS25,PTCD3,MRPL35,ERAL1,DAP3,MRPS36,MRPL44,MRPS9,MRPL47,MRPL50,MRPL15,MRPL24,MRPL9,MRPS5,MRPS28,MRRF,MRPL49,MRPL39,OXA1L,MRPL17,MRPL10,MRPL55,MRPS18C,GFM2,MRPL16,MRPL1,MRPL36,MRPL13,CHCHD1,MRP…	MRPL22,MRPL27,MRPL51,MRPS30,MRPS14,MRPS2,MRPL34,ERAL1,MRPL24,MRPL10,MRPL16,MRPS22,AURKAIP1,GADD45GIP1,MRPL46,MRPS21	GFM2,MRPL48,MRPL33
GO_AEROBIC_RESPIRATION	GO:0009060	70	Up	5.983299092805133e-7	0.001116483610717438	1	COX10,UQCRC1,MDH1,COX15,CS,MTFR1,IDH3G,SDHA,ME2,DLD,FH,ACO2,HIF1A,IDH3B,SLC25A14,OGDH,NDUFS8,COX6A1,NNT,NDUFS7,COX7A2L,SDHB,MTFR1L,DLST,IDE,CAT,ACO1,PANK2,COX6B1,COX7C,CBFA2T3,COX4I1,COX7B,PDHA1,BLOC1S1,COX5B,SUCLA2,IREB2,IDH1,UQCRC2,SIRT3,SDHC,MDH2,SURF1,DLAT,ME3,OXA1L,UQCRB,SUCLG1,COX6C,FXN,VCP,IDH3A,SDHAF2,PDHB,CYCS,SUCLG2,UQCRH,BNIP3,COX8A,COX5A,FAHD1,DHTKD1,IDH2,SHMT2,UQCR10,NDUFA4,SDHD,UQCR…	NDUFS8,NDUFS7,DLST,UQCRC2,ME3,VCP,BNIP3,UQCR10
GO_ATP_SYNTHESIS_COUPLED_ELECTRON_TRANSPORT	GO:0042773	79	Up	9.336583874565444e-7	0.0013937652407951294	1	NDUFAB1,COX10,UQCRC1,COX15,BID,NDUFS1,NDUFB4,SDHA,COQ9,NDUFB2,DLD,NDUFB7,TAZ,NDUFC1,NDUFS8,COX6A1,NDUFS7,COX7A2L,PARK7,NDUFB3,NDUFA8,DNAJC15,NDUFA1,COX6B1,COX7C,UQCR11,NDUFA5,NDUFA10,COX4I1,COX7B,NDUFA2,CCNB1,COX5B,ISCU,NDUFB5,NDUFAF1,NDUFA9,UQCRC2,NDUFB10,SDHC,NDUFS6,NDUFB11,NDUFB9,NDUFC2,UQCRB,PINK1,NDUFS2,NDUFV3,NDUFS4,UQCRQ,COX6C,NDUFB6,NDUFB8,NDUFV1,SDHAF2,COA6,NDUFS5,UQCRFS1,MECP2,CDK1,NDUF…	NDUFAB1,NDUFS8,NDUFS7,NDUFB5,UQCRC2,NDUFB11,NDUFB6,UQCRFS1,UQCR10,NDUFA6,NDUFS3
GO_TRANSLATIONAL_TERMINATION	GO:0006415	103	Up	1.2018895438898976e-6	0.0014951505925990326	2	UPF1,MRPS10,MRPL43,MRPS35,MRPS24,MRPS34,JMJD4,MRPL22,MRPL28,OGFOD1,MRPS33,MRPS18A,MRPS31,GSPT1,MRPL4,MRPL32,MRPL27,MRPL51,MTRF1L,MRPL18,MRPL2,MRPS30,MRPS27,MRPL3,MRPL19,MRPL37,MRPS15,GLE1,MRPS14,MTRF1,ETF1,MRPS2,MRPS7,MRPS26,MRPS12,MRPL34,C12orf65,MRPS25,PTCD3,MRPL35,EIF5A,ERAL1,DAP3,MRPS36,MRPL44,MRPS9,MRPL47,MRPL50,MRPL15,MRPL24,MRPL9,MRPS5,MRPS28,MRRF,MRPL49,MRPL39,OXA1L,N6AMT1,MRPL17,MRPL10,M…	MRPL22,MRPL27,MRPL51,MRPS30,MRPS14,MRPS2,MRPL34,ERAL1,MRPL24,MRPL10,MRPL16,MRPS22,AURKAIP1,GADD45GIP1,MRPL46,MRPS21	GFM2,MRPL48,MRPL33
GO_CELLULAR_RESPIRATION	GO:0045333	151	Up	2.6855917243065135e-6	0.0026214195752699006	1	NDUFAB1,SLC25A13,COX10,UQCRC1,MDH1,COX15,BID,NDUFS1,AIFM2,CS,NDUFB4,MTFR1,IDH3G,SDHA,ME2,NOA1,COQ9,NDUFB2,DLD,FH,NDUFB7,ACO2,HIF1A,IDH3B,SLC25A14,TAZ,ETFB,OGDH,NDUFC1,NDUFS8,COX6A1,ALDH5A1,NNT,GPD2,NDUFS7,COQ10B,SLC25A12,COX7A2L,PARK7,SDHB,MTFR1L,NDUFB3,NDUFA8,NR4A3,DLST,IDE,DNAJC15,CAT,PIK3CA,ACO1,CISD1,NDUFA1,SLC25A23,PANK2,COX6B1,TRAP1,COX7C,UQCR11,NDUFA5,CBFA2T3,NDUFA10,COX4I1,COX7B,NDUFA2,PD…	NDUFAB1,NDUFS8,NDUFS7,DLST,NDUFB5,UQCRC2,NDUFB11,ME3,NDUFB6,VCP,UQCRFS1,BNIP3,UQCR10,NDUFA6,NDUFS3	NR4A3
GO_ELECTRON_TRANSPORT_CHAIN	GO:0022900	136	Up	3.095372928203032e-6	0.0026214195752699006	1	NDUFAB1,SLC25A13,CIAPIN1,COX10,CYB561,UQCRC1,COX15,BID,NDUFS1,GLRX2,AIFM2,CYBA,AKR7A2,NDUFB4,P4HA2,SDHA,ME2,AKR1B1,COQ9,NDUFB2,DLD,NDUFB7,IDH3B,TAZ,GSR,ETFB,GLRX3,NDUFC1,NDUFS8,ALDH2,COX6A1,ALDH5A1,COX7A2,GPD2,NDUFS7,SLC25A12,COX7A2L,PARK7,NCF2,SDHB,AKR1A1,NDUFB3,NDUFA8,DNAJC15,NQO2,NDUFA1,COX6B1,COX7C,UQCR11,POR,NDUFA5,NDUFA10,COX4I1,COX7B,IDO1,NDUFA2,MYBBP1A,LOXL2,CCNB1,COX5B,ISCU,NDUFB5,FDX1,N…	NDUFAB1,GLRX3,NDUFS8,ALDH2,NDUFS7,NDUFB5,UQCRC2,DEGS1,NDUFB11,NDUFB6,UQCRFS1,UQCR10,NDUFA6,NDUFS3	NCF2,C15orf48
GO_COTRANSLATIONAL_PROTEIN_TARGETING_TO_MEMBRANE	GO:0006613	98	Up	3.160875693653417e-6	0.0026214195752699006	3	SEC62,RPS20,SEC63,SEC61A1,RPL18,TRAM2,SEC61A2,TRAM1,RPL31,RPS5,RPL6,RPLP0,RPL3,SRP54,RPS16,RPS19,RPL18A,SEC61B,RPL28,RPL19,RPL34,RPS13,RPS12,RPL24,SSR3,RPS15,RPL22,RPS25,RPL21,RPL5,RPS10,SSR1,RPL23,RPS4Y1,RPL36,RPL27,RPS15A,RPL35,RPS6,RPLP1,RPS24,SRP14,RPS2,RPS11,RPL13A,RPL11,RPS8,SRP9,RPS27A,RPL32,RPS3A,RPL37,RPL10,RPL7,RPL7A,RPS3,SRP19,RPL30,ZFAND2B,RPL8,RPL26,RPL29,SSR2,RPL9,RPS14,RPL27A,RPL13…	RPL18,TRAM1,SRP9,RPL7A,SRP68
GO_MITOCHONDRIAL_ELECTRON_TRANSPORT_NADH_TO_UBIQUINONE	GO:0006120	45	Up	3.6342720414229208e-6	0.002712620651718068	1	NDUFAB1,NDUFS1,NDUFB4,COQ9,NDUFB2,DLD,NDUFB7,NDUFC1,NDUFS8,NDUFS7,PARK7,NDUFB3,NDUFA8,DNAJC15,NDUFA1,NDUFA5,NDUFA10,NDUFA2,ISCU,NDUFB5,NDUFAF1,NDUFA9,NDUFB10,NDUFS6,NDUFB11,NDUFB9,NDUFC2,PINK1,NDUFS2,NDUFV3,NDUFS4,NDUFB6,NDUFB8,NDUFV1,NDUFS5,NDUFA3,NDUFA11,NDUFV2,NDUFB1,NDUFA12,NDUFA6,NDUFA13,NDUFA4,NDUFS3,NDUFA7	NDUFAB1,NDUFS8,NDUFS7,NDUFB5,NDUFB11,NDUFB6,NDUFA6,NDUFS3
GO_PROTEIN_TARGETING_TO_MEMBRANE	GO:0006612	168	Up	6.977418918665547e-6	0.004734495891719968	3	SEC62,RPS20,FYN,ZDHHC6,SEC63,PEX3,HSPA5,SEC61A1,RPL18,TRAM2,SEC61A2,TRAM1,RPL31,RPS5,RPL6,RPLP0,MICALL1,RPL3,MIEF1,SRP54,CHMP4B,ZDHHC15,ZDHHC2,SGTA,RPS16,AKT2,RPS19,RPL18A,SEC61B,RPL28,RPL19,RPL34,RPS13,C2CD5,RPS12,ARL6,RPL24,SSR3,RPS15,ICMT,RPL22,RPS25,ITGB1BP1,PEX16,RPL21,RPL5,VAMP7,RPS10,SSR1,RPL23,RAB3IP,RPS4Y1,RPL36,RPL27,EXOC4,INPP5K,RPS15A,ZDHHC4,RTP4,RPL35,RPS6,SDCBP,RPLP1,RPS24,PEX5,VPS3…	RPL18,TRAM1,SDCBP,SRP9,GOLGA7,RPL7A,PRKCI,SRP68,MYO1C
GO_PROTEIN_LOCALIZATION_TO_ENDOPLASMIC_RETICULUM	GO:0070972	129	Up	8.064838402527582e-6	0.005016329486372156	3	SEC62,RPS20,SEC63,HSPA5,SEC61A1,RPL18,TRAM2,SEC61A2,TRAM1,RPL31,BCAP29,RPS5,RAB10,PPP1R15A,RPL6,RPLP0,KDELR3,RPL3,PMM1,SRP54,CHMP4B,VAPA,SGTA,RPS16,RPS19,KDELR1,RPL18A,SEC61B,GBF1,RPL28,RPL19,RPL34,RPS13,RPS12,RPL24,SSR3,SPCS1,RPS15,RTN4,RAB3GAP1,RPL22,RPS25,SPCS2,ANKRD13C,RAB3GAP2,RPL21,RPL5,RPS10,RPL23,SPCS3,RPS4Y1,RPL36,RPL27,SEC61G,RPS15A,UBAC2,OS9,KDELR2,RPL35,RPS6,RPLP1,RPS24,SRP14,PMM2,RPS…	RPL18,TRAM1,KDELR1,UBAC2,OS9,SRP9,RPL7A,SRP68
GO_RESPIRATORY_ELECTRON_TRANSPORT_CHAIN	GO:0022904	94	Up	1.1626126200988306e-5	0.00603176168898579	1	NDUFAB1,SLC25A13,COX10,UQCRC1,COX15,BID,NDUFS1,AIFM2,NDUFB4,SDHA,COQ9,NDUFB2,DLD,NDUFB7,TAZ,ETFB,NDUFC1,NDUFS8,COX6A1,ALDH5A1,GPD2,NDUFS7,SLC25A12,COX7A2L,PARK7,SDHB,NDUFB3,NDUFA8,DNAJC15,NDUFA1,COX6B1,COX7C,UQCR11,NDUFA5,NDUFA10,COX4I1,COX7B,NDUFA2,MYBBP1A,CCNB1,COX5B,ISCU,NDUFB5,NDUFAF1,NDUFA9,ETFA,UQCRC2,NDUFB10,SDHC,NDUFS6,NDUFB11,NDUFB9,NDUFC2,UQCRB,PINK1,NDUFS2,NDUFV3,NDUFAF2,NDUFS4,UQCRQ,C…	NDUFAB1,NDUFS8,NDUFS7,NDUFB5,UQCRC2,NDUFB11,NDUFB6,UQCRFS1,UQCR10,NDUFA6,NDUFS3
GO_NEGATIVE_REGULATION_OF_RESPONSE_TO_ENDOPLASMIC_RETICULUM_STRESS	GO:1903573	36	Up	1.1815791302199627e-5	0.00603176168898579	4	HSPA5,HERPUD1,ERLEC1,NCK2,DERL2,PPP1R15A,XBP1,USP14,DNAJC3,BFAR,SGTA,CREB3,WFS1,PARK7,TXNDC12,CLU,DNAJB9,UBAC2,OS9,TMBIM6,HYOU1,USP25,NCK1,PPP1R15B,UBXN1,SYVN1,BCL2L1,GRINA,UBE2G2,LRRK2,PTPN1,SVIP,UBE2J1,OPA1,HSPA1A,ATF6B	HERPUD1,UBAC2,OS9	DNAJC3
GO_ESTABLISHMENT_OF_PROTEIN_LOCALIZATION_TO_ENDOPLASMIC_RETICULUM	GO:0072599	109	Up	1.2121707574328356e-5	0.00603176168898579	3	SEC62,RPS20,SEC63,HSPA5,SEC61A1,RPL18,TRAM2,SEC61A2,TRAM1,RPL31,RPS5,RAB10,RPL6,RPLP0,RPL3,PMM1,SRP54,CHMP4B,SGTA,RPS16,RPS19,RPL18A,SEC61B,RPL28,RPL19,RPL34,RPS13,RPS12,RPL24,SSR3,SPCS1,RPS15,RAB3GAP1,RPL22,RPS25,SPCS2,RAB3GAP2,RPL21,RPL5,RPS10,RPL23,SPCS3,RPS4Y1,RPL36,RPL27,SEC61G,RPS15A,RPL35,RPS6,RPLP1,RPS24,SRP14,PMM2,RPS2,RPS11,RPL13A,RPL11,RPS8,SRP9,RPS27A,RPL32,RPS3A,RPL37,RPL10,RPL7,RPL7…	RPL18,TRAM1,SRP9,RPL7A,SRP68
GO_PROTEIN_FOLDING	GO:0006457	177	Up	1.5642668736777478e-5	0.006915958610551246	5	FKBP4,NUDCD3,CD74,ERP44,GRN,HSPA5,DNAJC25,GNAI3,PDIA5,NFYC,DNAJA2,GNB5,CSNK2A2,LMAN1,DNAJC10,GNB1,HSP90AA1,PPIE,DNAJA1,ERO1B,PDRG1,FKBP1A,ERP29,GANAB,LTBP4,NUDC,DNAJB11,FKBP5,HSP90AB1,PPIL2,ST13,PSMC1,PFDN4,DNAJC5,CSNK2A1,RP2,DNAJC3,DNAJA3,SNRNP70,SGTA,PDCD5,CDC37,DNAJC2,DNAJB6,HSPB1,CDC37L1,BAG1,PPIF,RGS9,WFS1,GRPEL1,CRYAB,HSPA8,DNAJC4,CHORDC1,AIP,MLEC,PTGES3,BAG2,HSPA9,PFDN1,TTC1,GNAI2,GNB4,NKT…	GRN,PPIE,FKBP1A,BAG1,PTGES3,CANX,CCT5,CCT8,DNAJB4,GRPEL2,VCP,PPIB,PDIA3,CRTAP,GNB2,CALR,P4HB,PPIA	CSNK2A2,DNAJC3,CLGN,HSPA4L,DNAJC18,PPIL6
GO_PHOTORECEPTOR_CELL_OUTER_SEGMENT_ORGANIZATION	GO:0035845	6	Down	1.5751781401309108e-5	0.006915958610551246	6	IFT20,NPHP4,AHI1,BBS4,IFT140,TOPORS		AHI1,IFT140
GO_NADH_DEHYDROGENASE_COMPLEX_ASSEMBLY	GO:0010257	55	Up	2.0892515484504656e-5	0.008663429754241265	7	NDUFAF7,NDUFAB1,NDUFS1,NDUFB4,BCS1L,TIMM21,NDUFB2,NDUFB7,NDUFAF5,TAZ,COA1,NDUFC1,FOXRED1,NDUFS8,TIMMDC1,NDUFS7,NDUFB3,NDUFA8,NDUFAF4,NDUFA1,NDUFA5,ECSIT,NDUFA10,NDUFA2,NDUFB5,NDUFAF1,NDUFA9,NDUFB10,NDUFS6,NDUFB11,NDUFB9,NDUFC2,NUBPL,OXA1L,NDUFAF6,NDUFS2,NDUFV3,NDUFAF2,NDUFS4,NDUFB6,NDUFB8,NDUFV1,NDUFS5,NDUFA3,TMEM126B,NDUFA11,ACAD9,NDUFAF3,NDUFV2,NDUFB1,NDUFA12,NDUFA6,NDUFA13,NDUFS3,NDUFA7	NDUFAB1,NDUFS8,NDUFS7,NDUFB5,NDUFB11,NDUFB6,NDUFA6,NDUFS3
GO_ENDOPLASMIC_RETICULUM_TO_CYTOSOL_TRANSPORT	GO:1903513	23	Up	2.5058783894422813e-5	0.009844145420419573	3	HERPUD1,ERLEC1,SEL1L,DERL2,EDEM2,HM13,SEC61B,FAF2,AUP1,EDEM1,UBAC2,OS9,DERL1,RHBDD1,SYVN1,VCP,HSP90B1,TMEM129,NPLOC4,UBE2G2,BCAP31,SVIP,UBE2J1	HERPUD1,EDEM2,UBAC2,OS9,VCP	RHBDD1
GO_MYELOID_LEUKOCYTE_MEDIATED_IMMUNITY	GO:0002444	412	Up	2.7775230164063275e-5	0.010365715897228414	8	FGR,FUCA2,ENPP4,KMT2E,LAMP2,PSMB1,MGST1,PLAUR,TYROBP,LTF,ALOX5,MVP,DNASE1L1,CAPN1,SLC11A1,SERPINB1,ERP44,DERA,RNASET2,CD44,TNFRSF1B,GRN,GAB2,ATP6V0A1,VCL,TIMP2,AGA,C12orf4,HEXB,CYBA,HEBP2,SERPINB3,GDI2,ATP11B,SLC2A3,ACAA1,SPHK2,CTSA,CNN2,CDK13,CD84,PKM,RHOA,ROCK1,ATP11A,KCNAB2,RAB27A,WDR1,FCGR2B,STK10,AP1M1,PLD1,RAB7A,STXBP2,IL4R,TOLLIP,XRCC5,CEACAM1,PGM1,DDX1,PSEN1,HSP90AA1,PTPRC,PPIE,GSTP1,RAB1…	DNASE1L1,CAPN1,DERA,GRN,VCL,HEXB,CTSA,WDR1,PPIE,GSDMD,IMPDH1,PSMD3,KPNB1,VAT1,COMMD9,CTSD,VAMP8,NPC2,CD68,CKAP4,RAC1,DBNL,SDCBP,ANXA3,TMC6,PSMA5,DEGS1,C1orf35,DYNC1LI1,GOLGA7,LAMTOR1,CCT8,EEF1A1,FCER1G,CSTB,ARPC5,VCP,EEF2,AGPAT2,JAGN1,PGAM1,RHOG,GATA2,ATP6AP2,DGAT1,PPIA,SERPINA1,NEU1,DDOST,PECAM1	TIMP2,PYGL,DNAJC3,CTSH,NR4A3,NCKAP1L,FGL2,DIAPH1,IL6,PLAC8,ACE,FPR1,LRG1,DNASE1,DDX3X
GO_RIBOSOME_ASSEMBLY	GO:0042255	52	Up	3.043836992686685e-5	0.010805320562554569	7	MRTO4,NLE1,MRPL22,RPS5,RPL6,RPLP0,RPL3,RPS19,C1QBP,NOP2,MDN1,BRIX1,RPL24,RPS15,NSUN4,FASTKD2,MTERF4,MRPS2,RPL5,RPS10,MRPS7,SBDS,PPAN,DHX30,ERAL1,NIP7,RSL24D1,RPL11,EIF2A,ABT1,RPL10,MTERF3,RPS14,RPSA,RPL38,MRPL11,RPS27,RRS1,NPM1,MRPS11,DDX28,RPS27L,RRP7A,RPF2,RPL12,RPL23A,DDX3X,RPS28,EIF6,MRPL20,MPV17L2,BOP1	MRPL22,MRPS2,SBDS,ERAL1,BOP1	DDX3X
GO_ATP_METABOLIC_PROCESS	GO:0046034	214	Up	3.184847968598614e-5	0.010805320562554569	1	BAD,AK2,NDUFAB1,SLC25A13,COX10,NADK,UQCRC1,COX15,BID,NDUFS1,NUP160,CTNS,TPR,NDC1,SPHK2,NDUFB4,PFKP,PKM,RHOA,HDAC4,NUP133,SDHA,ENO1,NUP37,VPS9D1,SIRT6,TIGAR,PGM1,PSEN1,SEH1L,DNM1L,COQ9,P2RX7,NDUFB2,DLD,NUP50,AAAS,MSH2,NUP188,NDUFB7,TSPO,HIF1A,RAE1,ABCD1,TAZ,PGK1,NUP93,GPI,TGFB1,OGDH,PRKAG2,AK1,PPIF,GALK1,NUP88,ALDOC,NDUFC1,HSPA8,NUP98,NDUFS8,NUP107,GAPDH,TPI1,ENO2,COX6A1,COX7A2,NUP155,ATP6V1A,NDUF…	NDUFAB1,PGK1,NDUFS8,NDUFS7,NDUFB5,UQCRC2,NDUFB11,SEC13,FBP1,NDUFB6,VCP,NUDT5,DDIT4,UQCRFS1,PGAM1,NUPR1,UQCR10,NDUFA6,NDUFS3	NDC1,NUP133,TP53,ENPP1
GO_RIBONUCLEOPROTEIN_COMPLEX_SUBUNIT_ORGANIZATION	GO:0071826	174	Up	5.097618890165823e-5	0.0165428814766077	7	RBM5,GCFC2,LUC7L,STRAP,GEMIN8,CELF2,MRTO4,SFSWAP,DDX20,DHX8,NLE1,CLNS1A,SART3,XAB2,DDX1,HSP90AA1,GEMIN5,NUFIP1,RPS5,YTHDC1,EIF3I,RPL6,RPLP0,GEMIN2,AGO1,SRPK1,HSP90AB1,SF3A1,SNRPD3,TFIP11,EIF3L,SNU13,RPL3,EIF3D,PRMT5,SRSF5,EIF5,DICER1,PRPF6,CRNKL1,EIF3J,ZFAND1,EIF3E,PIH1D1,SF3A2,RPS19,PRPF31,EIF3B,SETX,EIF3A,LUC7L3,PRPF19,PTGES3,CPSF6,NOP2,SRSF9,MDN1,BRIX1,USP4,RPL24,RPS15,SF3B1,WDR77,ZNHIT6,PRPF3…	SNRPD3,SF3A2,PRPF19,PTGES3,CPSF6,SNRPC,AAR2,ERAL1,SRPK2,GEMIN6,VCP,SRSF10,BOP1
GO_MITOCHONDRIAL_TRANSLATION	GO:0032543	132	Up	6.017142861994947e-5	0.017976252343704275	2	LARS2,MRPS10,MRPL43,GATB,MRPS35,MRPS24,IARS2,MRPS34,MRPL22,NOA1,MTIF2,MRPL28,MRPS33,MRPS18A,ALKBH1,UQCC1,MTG2,CDK5RAP1,MRPS31,EARS2,SARS2,MRPL4,MRPL32,C1QBP,MRPL27,MRPL51,MTRF1L,MRPL18,MRPL2,MRPS30,MRPS27,MRPL3,MRPL19,MRPL37,WARS2,MRPS15,NSUN4,DARS2,FASTKD2,MRPS14,MTRF1,MTIF3,MTERF4,MRPS2,TSFM,FASTKD3,AARS2,MRPS7,MRPS26,MRPS12,MRPL34,QRSL1,MRPS25,PTCD3,MRPL35,ERAL1,DAP3,MRPS36,MRPL44,MRPS9,MRPL47…	MRPL22,MRPL27,MRPL51,MRPS30,MRPS14,MRPS2,MRPL34,ERAL1,MRPL24,MALSU1,RPUSD3,MRPL10,MRPL16,MRPS22,AURKAIP1,TUFM,GADD45GIP1,MRPL46,MRPS21	TARS2,GFM2,MRPL48,MRPL33
GO_REGULATION_OF_CELLULAR_AMINO_ACID_METABOLIC_PROCESS	GO:0006521	52	Up	6.0209848418087737e-5	0.017976252343704275	2	PSMB1,PSMC4,PSMA4,ATP2B4,PSME4,PSMC5,PSME1,COMT,PSMD5,PSMD8,PSMC6,PSMA3,PSMC1,PSMB5,PSMA6,PSME2,PSMA7,PSMD10,PSMD7,OAZ1,PSMA2,PSMD3,PSMD11,PSMD9,PSMD14,ODC1,PARK7,PSMF1,PSMB2,PSMA1,PSME3,PSMB7,PSMB6,PSMA5,SLC7A11,AZIN1,SLC7A7,PSMD4,PSMB4,PSMC2,PSMD6,PSMC3,PSMD1,PSMD2,OAZ2,NQO1,PSMD13,PSMD12,PSMB8,PSMB10,PSMB9,PSMB3	COMT,PSMD3,PSMA5
GO_GLUCOSE_6_PHOSPHATE_METABOLIC_PROCESS	GO:0051156	19	Up	6.401902666511644e-5	0.018378385193401122	2	DERA,H6PD,TIGAR,NFE2L1,GPI,PGLS,G6PC3,PGD,RPIA,HK1,HK2,G6PD,TKT,PGM2,RBKS,PGAM1,TALDO1,SHPK,RPE	DERA,TKT,PGAM1
GO_ANTIGEN_PROCESSING_AND_PRESENTATION_OF_EXOGENOUS_PEPTIDE_ANTIGEN_VIA_MHC_CLASS_I	GO:0042590	69	Up	6.687129778973709e-5	0.018486198766762874	8	PSMB1,PSMC4,PSMA4,VAMP3,CYBA,PSME4,ITGB5,PSMC5,PSME1,SNAP23,PSMD5,PSMD8,NCF4,PSMC6,PSMA3,PSMC1,PSMB5,PSMA6,PSME2,PSMA7,PSMD10,PSMD7,IKBKB,PSMA2,PSMD3,PSMD11,PSMD9,LNPEP,PSMD14,NCF2,VAMP8,PSMF1,PSMB2,PSMA1,PSME3,CD36,PSMB7,ITGAV,PSMB6,PSMA5,NCF1,FCER1G,PSMD4,PSMB4,PSMC2,PSMD6,CYBB,PSMC3,B2M,PDIA3,TAP1,PSMD1,PSMD2,CALR,PSMD13,PSMD12,PSMB8,TAP2,HLA-E,HLA-G,HLA-F,PSMB10,CHUK,IFI30,TAPBP,PSMB9,SEC22B,…	VAMP3,ITGB5,PSMD3,VAMP8,PSMA5,FCER1G,PDIA3,CALR	NCF2
GO_MITOCHONDRIAL_RESPIRATORY_CHAIN_COMPLEX_ASSEMBLY	GO:0033108	86	Up	7.885530262350648e-5	0.02102057067078044	7	NDUFAF7,NDUFAB1,TTC19,NDUFS1,NDUFB4,BCS1L,TIMM21,NDUFB2,NDUFB7,SAMM50,UQCC1,NDUFAF5,TAZ,COA1,TFAM,NDUFC1,FOXRED1,NDUFS8,TIMMDC1,NDUFS7,NDUFB3,NDUFA8,NDUFAF4,FASTKD3,NDUFA1,NDUFA5,ECSIT,NDUFA10,SCO2,NDUFA2,SCO1,COX16,NDUFB5,UQCC2,NDUFAF1,COX17,NDUFA9,NDUFB10,NDUFS6,NDUFB11,NDUFB9,SURF1,NDUFC2,NUBPL,SDHAF4,OXA1L,NDUFAF6,UQCRB,NDUFS2,NDUFV3,COX18,NDUFAF2,NDUFS4,NDUFB6,NDUFB8,NDUFV1,SDHAF2,NDUFS5,NDU…	NDUFAB1,NDUFS8,NDUFS7,NDUFB5,NDUFB11,NDUFB6,UQCR10,NDUFA6,NDUFS3
GO_ENDOPLASMIC_RETICULUM_TO_GOLGI_VESICLE_MEDIATED_TRANSPORT	GO:0006888	167	Up	1.0059746591031177e-4	0.025891706398433342	3	COPZ2,TRAPPC6A,SPAST,ANK1,CUL3,GOPC,TRAPPC3,NSF,LMAN1,BCAP29,SEC31B,DYNC1I2,CAPZB,SAR1A,CD59,DDHD2,TMED2,ZW10,ERGIC2,DYNLL1,SCFD1,SEC22C,ARCN1,TMED1,KDELR3,CNIH1,VTI1B,SEC23A,CTSZ,ARFGAP1,SEC23B,VAPA,COG4,LMF1,DCTN6,PPP6R1,NAPA,KDELR1,COPE,BET1,YKT6,SEC23IP,GBF1,GOSR2,GOSR1,RANGRF,AREG,CTSC,PPP6R3,FOLR1,COPZ1,SEC24A,ERGIC1,TFG,GORASP1,LMAN2L,NRBP1,SPTBN1,CAPZA1,KLHL12,TMED5,PPP6C,SEC22A,COPA,VAPB…	CAPZB,VTI1B,KDELR1,COPE,TMED5,TMEM115,ARF1,CNIH4,DYNC1LI1,WHAMM,SEC13,VCP,DCTN2,COPG1,SERPINA1,CAPZA2	ARFGAP1,TRAPPC3L,ANKRD28
GO_PROTEIN_REPAIR	GO:0030091	7	Up	1.0665498144398335e-4	0.02653575938326306	2	PARK7,PCMT1,MSRB2,FN3K,MSRB3,MSRA,MSRB1	MSRB2,MSRB3,MSRA
GO_SUBSTANTIA_NIGRA_DEVELOPMENT	GO:0021762	29	Up	1.2687765456616094e-4	0.030548864957478234	6	HSPA5,RHOA,SIRT2,CDC42,ACTB,DYNLL1,YWHAE,SUDS3,RAD1,GNB4,ZNF430,MAPKAP1,COX6B1,YWHAH,YWHAQ,CALM2,SEC16A,GLUD1,CALM3,G6PD,ZNF148,NDRG2,CKB,CNP,CCDC14,BASP1,MBP,CALM1,NDUFS3	ACTB,CALM3,NDUFS3
GO_PROTEIN_EXIT_FROM_ENDOPLASMIC_RETICULUM	GO:0032527	36	Up	1.5848859483524064e-4	0.03696746474531988	3	HERPUD1,ERLEC1,SEL1L,DERL2,SAR1A,EDEM2,HM13,TM9SF4,SEC61B,RANGRF,CD81,TMEM30A,FAF2,AUP1,EDEM1,UBAC2,OS9,GCC2,DERL1,SORL1,PREB,RHBDD1,SEC16A,SAR1B,SEC13,SYVN1,VCP,HSP90B1,TMEM129,TMEM30B,NPLOC4,UBE2G2,BCAP31,INSIG1,SVIP,UBE2J1	HERPUD1,EDEM2,UBAC2,OS9,SEC13,VCP	RHBDD1
GO_PROTEIN_TARGETING	GO:0006605	369	Up	1.635349117205975e-4	0.03698862366916787	3	M6PR,CROT,LAMP2,AGK,SEC62,RPS20,FYN,BID,AGPS,ZDHHC6,TOMM34,SEC63,MIPEP,PEX3,ZFYVE16,HSPA5,VPS13D,HOMER3,USP36,SEC61A1,ACAA1,RPL18,AP3D1,TRAM2,SEC61A2,TRAM1,NEDD4,RAB27A,CSNK2A2,RPL31,SREBF1,UBE2D1,LMAN1,TIMM21,RAB7A,HSP90AA1,AP4E1,RPS5,ZFAND6,HUWE1,ACOX3,RPL6,RPLP0,RNF31,CRAT,SH3GLB1,TIMM13,HPS4,MICALL1,TOMM22,FBXO7,TSPO,RPL3,SYNGR1,MIEF1,SAMM50,PMM1,AP4S1,VTI1B,TIMM9,SRP54,CHMP4B,ACOT8,ZDHHC15,L…	RPL18,TRAM1,FBXO7,VTI1B,UBE2D2,OS9,SDCBP,UQCRC2,HAX1,SRP9,GOLGA7,RPL7A,PRKCI,GRPEL2,SRP68,TIMM22,MYO1C	USP36,CSNK2A2,RNF31,MON1B,FBXW7,TIMM10B,FZD5,KIF13B
GO_ANTIGEN_PROCESSING_AND_PRESENTATION_OF_PEPTIDE_ANTIGEN	GO:0048002	156	Up	1.7415906824937242e-4	0.0375546959200613	8	AP2B1,PSMB1,HFE,PSMC4,SLC11A1,CD74,PSMA4,AP2S1,VAMP3,CYBA,KIF26A,KIF2A,PSME4,FCGR2B,AP1M1,RAB7A,KIFAP3,DYNC1I2,CAPZB,KIF22,DNM2,ITGB5,KIF3C,PSMC5,DYNLL1,PSME1,SNAP23,PSMD5,PSMD8,AP1B1,NCF4,PSMC6,PSMA3,LGMN,PSMC1,PSMB5,PSMA6,PSME2,SEC23A,PSMA7,KIF3B,PSMD10,PSMD7,PYCARD,IKBKB,DCTN6,FCGRT,AP1S1,PSMA2,PSMD3,PSMD11,PSMD9,LNPEP,SEC24A,ACTR1B,PSMD14,CAPZA1,NCF2,CTSD,VAMP8,IDE,CLTA,PSMF1,PSMB2,KLC1,CANX,…	VAMP3,CAPZB,ITGB5,PSMD3,CTSD,VAMP8,CANX,PSMA5,ARF1,DYNC1LI1,SEC13,FCER1G,PDIA3,DCTN2,CALR,CAPZA2	AP2B1,HFE,KIF26A,NCF2,ACE
GO_ANTIGEN_PROCESSING_AND_PRESENTATION_OF_PEPTIDE_ANTIGEN_VIA_MHC_CLASS_I	GO:0002474	89	Up	1.7610053017177725e-4	0.0375546959200613	8	PSMB1,HFE,PSMC4,PSMA4,VAMP3,CYBA,PSME4,ITGB5,PSMC5,PSME1,SNAP23,PSMD5,PSMD8,NCF4,PSMC6,PSMA3,PSMC1,PSMB5,PSMA6,PSME2,SEC23A,PSMA7,PSMD10,PSMD7,IKBKB,FCGRT,PSMA2,PSMD3,PSMD11,PSMD9,LNPEP,SEC24A,PSMD14,NCF2,VAMP8,IDE,PSMF1,PSMB2,CANX,PSMA1,PSME3,CD36,PSMB7,ITGAV,SEC31A,SEC24B,TAPBPL,PSMB6,PSMA5,SEC24D,SAR1B,MR1,SEC13,NCF1,FCER1G,PSMD4,PSMB4,ACE,PSMC2,PSMD6,ERAP1,ERAP2,CYBB,PSMC3,B2M,PDIA3,TAP1,PSMD…	VAMP3,ITGB5,PSMD3,VAMP8,CANX,PSMA5,SEC13,FCER1G,PDIA3,CALR	HFE,NCF2,ACE
GO_REGULATION_OF_RETROGRADE_PROTEIN_TRANSPORT_ER_TO_CYTOSOL	GO:1904152	10	Up	1.9671477681626508e-4	0.04078553039323896	3	ERLEC1,DERL2,EDEM2,EDEM1,UBAC2,OS9,UBE2G2,BCAP31,SVIP,UBE2J1	EDEM2,UBAC2,OS9
GO_NUCLEOSIDE_TRIPHOSPHATE_BIOSYNTHETIC_PROCESS	GO:0009142	45	Up	2.200376881709371e-4	0.044388143365077695	2	SLC25A13,TBPL1,CTPS2,SPHK2,PKM,ENO1,VPS9D1,CAD,TAZ,NME3,NME4,TGFB1,IMPDH1,PRKAG2,AK1,SLC25A12,UCK1,CMPK2,COX5B,NME7,UCK2,PARP1,ALDOA,FLCN,AK9,ADK,PINK1,CMPK1,AK4,SUCLG1,VCP,STOML2,DTYMK,STAT3,CTPS1,NME6,DNAJC30,TYMS,IMPDH2,CYC1,UCKL1,UQCC3,TMSB4X,NME1,NME2	NME4,IMPDH1,VCP,UCKL1
GO_MYELOID_LEUKOCYTE_ACTIVATION	GO:0002274	466	Up	2.3197693005773843e-4	0.04460226118063505	8	FGR,FUCA2,ENPP4,SLC7A2,KMT2E,LAMP2,CX3CL1,PSMB1,MGST1,PLAUR,TYROBP,LTF,ALOX5,MVP,DNASE1L1,CAPN1,SLC11A1,CD74,SERPINB1,ERP44,DERA,NR1H3,RNASET2,CD44,IFNGR1,TNFRSF1B,GRN,GAB2,ATP6V0A1,VCL,TIMP2,AGA,LCP2,C12orf4,HEXB,CYBA,HEBP2,SERPINB3,GDI2,ATP11B,SLC2A3,ACAA1,SPHK2,CTSA,CNN2,SBNO2,CDK13,CD84,SPI1,PKM,RHOA,ROCK1,HYAL2,ATP11A,ADGRF5,KCNAB2,RORA,RAB27A,JMJD6,FCGR2B,STK10,AP1M1,PLD1,RAB7A,STXBP2,IL4R,…	DNASE1L1,CAPN1,DERA,GRN,VCL,HEXB,CTSA,PPIE,GSDMD,IMPDH1,PSMD3,KPNB1,VAT1,COMMD9,CTSD,VAMP8,NPC2,CD68,CKAP4,RAC1,DBNL,SDCBP,ANXA3,TMC6,PSMA5,DEGS1,C1orf35,DYNC1LI1,GOLGA7,LAMTOR1,CCT8,EEF1A1,FCER1G,CSTB,ARPC5,VCP,EEF2,AGPAT2,PGAM1,RHOG,JUN,GATA2,ATP6AP2,DGAT1,PPIA,SERPINA1,NEU1,DDOST,PECAM1	TIMP2,CD200,PYGL,DNAJC3,CTSH,NR4A3,NCKAP1L,FGL2,DIAPH1,SYT11,IL6,PLAC8,FPR1,LRG1,DNASE1,DDX3X
GO_ESTABLISHMENT_OF_PROTEIN_LOCALIZATION_TO_MEMBRANE	GO:0090150	270	Up	2.374741973519965e-4	0.04460226118063505	3	BAD,AGK,SEC62,RPS20,FYN,BID,ZDHHC6,SEC63,PEX3,HSPA5,GOPC,VAMP3,SEC61A1,RPL18,CASP8,TRAM2,SEC61A2,TRAM1,GRIPAP1,VPS35,RPL31,NSF,HSP90AA1,RPS5,RAB10,BAX,PPP1R13B,RPL6,RPLP0,TIMM13,GGA1,MICALL1,TOMM22,RPL3,MIEF1,SAMM50,GZMB,TIMM9,SRP54,ARFRP1,CHMP4B,UBL4A,ZDHHC15,GGA2,CSK,RAB11A,BMF,ZDHHC2,SGTA,PDCD5,RPS16,AKT2,BBC3,RPS19,RPL18A,SEC61B,MAPK8,RPL28,RPL19,YWHAE,RAB34,RPL34,RPS13,KRT18,C2CD5,RPS12,GOLP…	VAMP3,RPL18,TRAM1,UBL4A,SDCBP,SRP9,GOLGA7,RPL7A,CALM3,PRKCI,SRP68,VAMP5,TIMM22,MYO1C,BAG6	BBS2,NPC1,TP53,NSG1
GO_TRANSLATIONAL_INITIATION	GO:0006413	180	Up	2.4284911394318044e-4	0.04460226118063505	2	DHX33,RPS20,TPR,EIF2AK2,EIF4B,RPL18,DHX29,PABPC1,EIF2B3,NCK2,RPL31,EIF4G3,DDX1,RPS5,EIF3I,MTIF2,EIF2AK1,PPP1R15A,RPL6,RPLP0,EIF3L,RPL3,EIF3D,ALKBH1,EIF5,FMR1,DNAJC3,MTFMT,EIF3J,EIF3E,RPS16,RPS19,RPL18A,HSPB1,EIF3B,EIF4H,EIF3A,RPL28,RPL19,RPS6KB1,RPL34,EIF4G2,RPS13,EIF2B1,RPS12,RPL24,NCBP2,EIF1B,EIF4G1,EIF2B4,RPS15,RPL22,RPS25,GLE1,EIF2B2,PAIP2,COPS5,KHDRBS1,RPL21,MTIF3,RPL5,AGO2,PAIP2B,RPS10,MIF4…	RPL18,PABPC1,EIF2AK1,EIF4H,EIF1B,RPL7A,METTL3,PAIP1,RPS6KB2,YTHDF2	DNAJC3,HABP4,DDX3X
GO_VESTIBULOCOCHLEAR_NERVE_FORMATION	GO:0021650	1	Down	2.502887999738102e-4	0.04460226118063505	6	ATP8B1		ATP8B1
GO_MITOCHONDRIAL_GENE_EXPRESSION	GO:0140053	157	Up	2.6009514282344107e-4	0.04460226118063505	2	ELAC2,LARS2,TRIT1,MRPS10,MRPL43,GATB,MRPS35,MRPS24,IARS2,HSD17B10,TRNT1,MRPS34,MRPL22,NOA1,MTIF2,MRPL28,MRPS33,MRPS18A,POLRMT,ALKBH1,UQCC1,MTG2,CDK5RAP1,MRPS31,EARS2,SARS2,MRPL4,MRPL32,TFAM,C1QBP,MRPL27,MRPL51,MTRF1L,MRPL18,MRPL2,MRPS30,MRPS27,MRPL3,MRPL19,MRPL37,WARS2,MRPS15,NSUN4,DARS2,FASTKD2,FOXO3,MRPS14,MTRF1,MTERF2,MTIF3,MTERF4,MRPS2,TSFM,FASTKD3,AARS2,MRPS7,MRPS26,TRMT5,MTERF1,MRPS12,MRPL3…	MRPL22,MRPL27,MRPL51,MRPS30,MRPS14,MRPS2,MRPL34,ERAL1,MRPL24,MALSU1,RPUSD3,MRPL10,MRPL16,MRPS22,AURKAIP1,TUFM,GADD45GIP1,MRPL46,MRPS21	TARS2,GFM2,MRPL48,MRPL33
GO_ANTIGEN_PROCESSING_AND_PRESENTATION	GO:0019882	179	Up	2.6271627790145014e-4	0.04460226118063505	8	AP2B1,PSMB1,HFE,PSMC4,WAS,SLC11A1,CD74,PSMA4,AP2S1,VAMP3,CYBA,ATG5,AP3D1,KIF26A,KIF2A,PSME4,RAB27A,FCGR2B,AP1M1,RAB7A,KIFAP3,DYNC1I2,CAPZB,KIF22,DNM2,ITGB5,KIF3C,RAB10,PSMC5,DYNLL1,ICAM1,PSME1,SNAP23,PSMD5,PSMD8,AP1B1,NCF4,PSMC6,PSMA3,LGMN,PSMC1,PSMB5,PSMA6,PSME2,SEC23A,PSMA7,KIF3B,PSMD10,PSMD7,PYCARD,CTSH,IKBKB,DCTN6,RELB,FCGRT,NOD1,AP1S1,PSMA2,PSMD3,PSMD11,RAB34,PSMD9,RAB5B,RAB35,LNPEP,SEC24A,A…	VAMP3,CAPZB,ITGB5,PSMD3,CTSD,VAMP8,CANX,CD68,PSMA5,ARF1,DYNC1LI1,SEC13,FCER1G,PDIA3,DCTN2,CALR,CAPZA2	AP2B1,HFE,KIF26A,CTSH,NCF2,FGL2,ACE
GO_REGULATION_OF_OXIDATIVE_PHOSPHORYLATION	GO:0002082	23	Up	2.639737098765879e-4	0.04460226118063505	1	RHOA,ABCD1,PGK1,PPIF,COX7A2,COX7A2L,PARK7,DNAJC15,SLC25A23,CCNB1,ISCU,UQCC2,PINK1,COX7A1,AK4,ATP7A,VCP,CDK1,SLC25A33,PDE12,NUPR1,DNAJC30,SHMT2	PGK1,VCP,NUPR1
GO_RESPONSE_TO_INTERLEUKIN_12	GO:0070671	40	Up	2.689043077610634e-4	0.04460226118063505	9	RALA,CNN2,CDC42,RPLP0,JAK2,MTAP,PSME2,RIPK2,TYK2,AIP,SOD2,HSPA9,LMNB1,CAPZA1,TCP1,HNRNPA2B1,RAP1B,SNRPA1,LCP1,SOD1,ARF1,MSN,GSTO1,PDCD4,HNRNPDL,JAK1,IL12A,BOLA2B,HNRNPF,CFL1,PITPNA,TALDO1,PAK2,PLCB1,ANXA2,P4HB,PPIA,CD47,SIRPA,MIF	TYK2,SOD1,ARF1,HNRNPF,P4HB,PPIA
GO_REGULATION_OF_RESPONSE_TO_ENDOPLASMIC_RETICULUM_STRESS	GO:1905897	74	Up	2.776471618853083e-4	0.04505126991982481	4	BAK1,HSPA5,HERPUD1,USP13,ATXN3,ERLEC1,NCK2,FCGR2B,DERL2,NFE2L1,PPP1R15A,BAX,EDEM2,ERP29,SIRT1,XBP1,USP14,DNAJC3,BFAR,SGTA,CAV1,AGR2,CREB3,TMEM33,WFS1,NFE2L2,PARK7,TXNDC12,ATF6,CLU,COPS5,SPOP,DNAJB9,SERINC3,EDEM1,UBAC2,UBQLN1,OS9,DAB2IP,RNF185,TMBIM6,PMAIP1,MANF,PIK3R1,HYOU1,BCL2L11,USP25,NCK1,PPP1R15B,UBXN1,SYVN1,BCL2L1,USP19,EIF2AK3,DDIT3,PTPN2,NUPR1,BOK,ERN1,GRINA,TMEM259,UBE2G2,BCAP31,UBQLN2,L…	HERPUD1,EDEM2,UBAC2,OS9,NUPR1,BAG6	USP13,DNAJC3
GO_TRICARBOXYLIC_ACID_CYCLE	GO:0006099	31	Up	2.968756944291946e-4	0.04714638687701082	1	MDH1,CS,IDH3G,SDHA,ME2,DLD,FH,ACO2,IDH3B,OGDH,NNT,SDHB,DLST,ACO1,PDHA1,SUCLA2,IREB2,IDH1,SDHC,MDH2,DLAT,ME3,SUCLG1,IDH3A,SDHAF2,PDHB,SUCLG2,FAHD1,DHTKD1,IDH2,SDHD	DLST,ME3
GO_VERY_LOW_DENSITY_LIPOPROTEIN_PARTICLE_ASSEMBLY	GO:0034379	6	Up	3.1571010805333773e-4	0.048351992003675875	7	SOAT1,ACSL3,APOC1,ARF1,DGAT1,P4HB	APOC1,ARF1,DGAT1,P4HB
GO_CELLULAR_AMIDE_METABOLIC_PROCESS	GO:0043603	827	Up	3.17423312993049e-4	0.048351992003675875	2	GCLC,PDK4,UPF1,DHX33,PDK2,AGK,GGCT,AASS,MGST1,RPS20,LARS2,ELOVL5,SAMD4A,GLRX2,GCLM,VIM,MIPEP,IFNGR1,NSMAF,OTC,RPL26L1,CTNS,TPR,MRPS10,HEXB,GALC,EIF2AK2,PUM2,MRPL43,GATB,YBX3,MPC1,MRPS35,MRPS24,EIF4B,SPHK2,RPL18,HAGH,ABCA7,FAR2,ZC3H15,MTHFD2,ELAVL1,ELOVL1,TNFRSF1A,DHX29,RHOA,IARS2,ROCK1,PDK3,ACSL4,FTSJ1,SRBD1,BCL3,GBA2,ASNS,PABPC1,EIF2B3,TCOF1,NCK2,RPL31,IGF2BP2,PICALM,MRPS34,EIF4G3,ACAT1,ACACB,MC…	ELOVL5,HEXB,RPL18,ELAVL1,PABPC1,MRPL22,EIF2AK1,MKNK2,EIF4H,MRPL27,MRPL51,RWDD1,MRPS30,EIF1B,ECE1,DLST,MRPS14,SERP1,MRPS2,DNPEP,MCEE,GLO1,APOE,MRPL34,ERAL1,PEMT,CNDP2,SEC11A,SOD1,MRPL24,CERS2,SRP9,DEGS1,RPL7A,HSD17B12,EEF1A1,MALSU1,RPUSD3,MRPL10,METTL3,SMPD1,MRPL16,MVD,DAPK3,EEF2,CNBP,PGAM1,PAIP1,MRPS22,RPS6KB2,AURKAIP1,DALRD3,TUFM,CALR,GADD45GIP1,ATP6AP2,DGAT1,DRG1,YTHDF2,CNOT7,NEU1,GPX1,MRPL46,M…	DNAJC3,CTSH,KYNU,HABP4,PUM1,IL6,TARS2,PSEN2,AASDH,ACE,PMVK,ELOVL7,GFM2,ZNF540,PDP2,MRPL48,PSTK,GSAP,DDX3X,PATL2,MRPL33
