## Extended Data Table 7 for "An integrated cell atlas of the human lung in health and disease": EC_arterial-BMI-GO_BP-Total.tsv

GeneSet	GOID	NGenes	Direction	PValue	FDR	Cluster	Genes	DEUp	DEDown
GO_STEROID_CATABOLIC_PROCESS	GO:0006706	12	Down	4.620652225321597e-6	0.018942669071175047	1	SCARB1,SCARF1,HSD17B14,STS,SULT1E1,SNX17,TRERF1,YWHAH,APOE,CYP27A1,SRD5A1,HSD17B11		STS,SULT1E1,TRERF1,APOE
GO_NEGATIVE_REGULATION_OF_EXECUTION_PHASE_OF_APOPTOSIS	GO:1900118	12	Up	5.176405560803304e-6	0.018942669071175047	2	RFFL,FZD3,DFFA,RNF34,BCL2L1,NMNAT1,PAK2,PAM16,MTRNR2L8,MTRNR2L10,MTRNR2L1,MTRNR2L12	BCL2L1,MTRNR2L8,MTRNR2L1,MTRNR2L12
GO_COMPLEMENT_ACTIVATION	GO:0006956	47	Down	7.61361297072952e-6	0.018942669071175047	3	CFH,CD59,FCN1,RGCC,C5,C1QBP,CD81,C7,CD46,COLEC11,CLU,IL1B,C3,CFP,C1RL,FCN3,SERPING1,VSIG4,C1QC,C1R,C2,PHB,C1QB,C1QA,A2M,C1S,PROS1,CD55,C5AR1,CFD,CFI,IGKC,IGKV4-1,IGLV1-51,IGLV1-44,IGLV3-21,IGLC2,IGLC3,TRBC2,IGHA1,IGHG1,IGHG3,IGHV3-23,IGKV3-20,IGKV1-5,CFB,IGKV3-15	CFB	VSIG4,C1QC,C1QB,C1QA,CFD,IGLC2,IGLC3,IGHG1
GO_HUMORAL_IMMUNE_RESPONSE_MEDIATED_BY_CIRCULATING_IMMUNOGLOBULIN	GO:0002455	37	Down	1.0808475946932343e-5	0.020168616116975752	3	BCL3,FCGR2B,PTPRC,C5,C1QBP,CD81,PTPN6,C7,CD46,CLU,C3,C1RL,SERPING1,C1QC,C1R,C2,C1QB,C1QA,HLA-DQB1,C1S,CD55,CFI,IGKC,IGKV4-1,IGLV1-51,IGLV1-44,IGLV3-21,IGLC2,IGLC3,TRBC2,IGHA1,IGHG1,IGHG3,IGHV3-23,IGKV3-20,IGKV1-5,IGKV3-15		C1QC,C1QB,C1QA,IGLC2,IGLC3,IGHG1
