## Extended Data Table 7 for "An integrated cell atlas of the human lung in health and disease": EC_arterial-sexfemale-GO_BP-Total.tsv

GeneSet	GOID	NGenes	Direction	PValue	FDR	Cluster	Genes	DEUp	DEDown
GO_REGULATION_OF_CELLULAR_AMINO_ACID_METABOLIC_PROCESS	GO:0006521	52	Up	3.1311234051000245e-7	0.002337070509566658	1	PSMB1,PSMC4,PSMA4,ATP2B4,PSME4,PSMC5,PSME1,COMT,PSMD5,PSMD8,PSMC6,PSMA3,PSMC1,PSMB5,PSMA6,PSME2,PSMA7,PSMD10,PSMD7,OAZ1,PSMA2,PSMD3,PSMD11,PSMD9,PSMD14,ODC1,PARK7,PSMF1,PSMB2,PSMA1,PSME3,PSMB7,PSMB6,PSMA5,SLC7A11,AZIN1,SLC7A7,PSMD4,PSMB4,PSMC2,PSMD6,PSMC3,PSMD1,PSMD2,OAZ2,NQO1,PSMD13,PSMD12,PSMB8,PSMB10,PSMB9,PSMB3	PSMB1,COMT,PSMD8,PSMC1,PSMD3,SLC7A7,PSMD13
GO_TRANSLATIONAL_ELONGATION	GO:0006414	124	Up	1.0824080920506406e-6	0.004039546999532991	1	MRPS10,MRPL43,MRPS35,MRPS24,MRPS34,MRPL22,MRPL28,MRPS33,MRPS18A,GTPBP1,ALKBH1,MRPS31,EEF2K,EEF1D,MRPL4,MRPL32,CPEB3,MRPL27,DPH1,SEPSECS,MRPL51,MRPL18,HBS1L,MRPL2,MRPS30,MRPS27,ABTB1,MRPL3,EEF1B2,MRPL19,MRPL37,MRPS15,DPH5,MRPS14,MRPS2,TSFM,MRPS7,MRPS26,MRPS12,MRPL34,MRPS25,PTCD3,MRPL35,EEFSEC,EIF5A,ERAL1,DAP3,DPH2,MRPS36,DPH6,MRPL44,MRPS9,MRPL47,MRPL50,CPEB2,MRPL15,RPLP1,SECISBP2L,EIF4A3,MRPL24,MR…	MRPL35,EIF5A,MRPS9,MRPL24,MRPL49,MRPL55,MRPL16,EEF2,GTPBP2,MRPL11,MRPS22,AURKAIP1,TUFM,MRPL40	DPH1,LTN1
GO_REGULATION_OF_CELLULAR_AMINE_METABOLIC_PROCESS	GO:0033238	60	Up	1.958544965786463e-6	0.00487285987487672	1	PSMB1,PSMC4,PSMA4,ATP2B4,PSME4,VPS35,PSMC5,PSME1,COMT,PSMD5,PSMD8,PSMC6,PSMA3,PSMC1,PSMB5,PSMA6,PSME2,PSMA7,PSMD10,PSMD7,OAZ1,PSMA2,PSMD3,PSMD11,PSMD9,PSMD14,ODC1,PARK7,PSMF1,PSMB2,PNKD,PSMA1,PSME3,PSMB7,PSMB6,PSMA5,PAOX,SLC7A11,NR4A2,AZIN1,SLC7A7,PSMD4,PSMB4,ITGB2,PSMC2,PSMD6,HPRT1,PSMC3,ITGAM,PSMD1,PSMD2,OAZ2,NQO1,ABAT,PSMD13,PSMD12,PSMB8,PSMB10,PSMB9,PSMB3	PSMB1,COMT,PSMD8,PSMC1,PSMD3,SLC7A7,PSMD13
GO_OXIDATIVE_PHOSPHORYLATION	GO:0006119	101	Up	3.8969393368135526e-6	0.0072716888024940895	2	NDUFAB1,COX10,UQCRC1,COX15,BID,NDUFS1,NDUFB4,RHOA,SDHA,COQ9,NDUFB2,DLD,MSH2,NDUFB7,ABCD1,TAZ,PGK1,PPIF,NDUFC1,NDUFS8,COX6A1,COX7A2,NDUFS7,COX7A2L,PARK7,NDUFB3,NDUFA8,DNAJC15,NDUFA1,SLC25A23,COX6B1,COX7C,UQCR11,NDUFA5,NDUFA10,COX4I1,COX7B,NDUFA2,CCNB1,COX5B,ISCU,NDUFB5,UQCC2,NDUFAF1,NDUFA9,UQCRC2,NDUFB10,SDHC,NDUFS6,NDUFB11,NDUFB9,SURF1,NDUFC2,UQCRB,PINK1,NDUFS2,NDUFV3,COX7A1,AK4,NDUFS4,UQCRQ,COX6…	NDUFB7,PGK1,COX4I1,NDUFB9,VCP
GO_MITOCHONDRIAL_TRANSLATIONAL_TERMINATION	GO:0070126	88	Up	5.94804834242892e-6	0.008879246565577892	1	MRPS10,MRPL43,MRPS35,MRPS24,MRPS34,MRPL22,MRPL28,MRPS33,MRPS18A,MRPS31,MRPL4,MRPL32,MRPL27,MRPL51,MTRF1L,MRPL18,MRPL2,MRPS30,MRPS27,MRPL3,MRPL19,MRPL37,MRPS15,MRPS14,MTRF1,MRPS2,MRPS7,MRPS26,MRPS12,MRPL34,MRPS25,PTCD3,MRPL35,ERAL1,DAP3,MRPS36,MRPL44,MRPS9,MRPL47,MRPL50,MRPL15,MRPL24,MRPL9,MRPS5,MRPS28,MRRF,MRPL49,MRPL39,OXA1L,MRPL17,MRPL10,MRPL55,MRPS18C,GFM2,MRPL16,MRPL1,MRPL36,MRPL13,CHCHD1,MRP…	MRPL35,MRPS9,MRPL24,MRPL49,MRPL55,MRPL16,MRPL11,MRPS22,AURKAIP1,MRPL40
GO_TRANSLATIONAL_TERMINATION	GO:0006415	103	Up	7.874643416426921e-6	0.00979605641003509	1	UPF1,MRPS10,MRPL43,MRPS35,MRPS24,MRPS34,JMJD4,MRPL22,MRPL28,OGFOD1,MRPS33,MRPS18A,MRPS31,GSPT1,MRPL4,MRPL32,MRPL27,MRPL51,MTRF1L,MRPL18,MRPL2,MRPS30,MRPS27,MRPL3,MRPL19,MRPL37,MRPS15,GLE1,MRPS14,MTRF1,ETF1,MRPS2,MRPS7,MRPS26,MRPS12,MRPL34,C12orf65,MRPS25,PTCD3,MRPL35,EIF5A,ERAL1,DAP3,MRPS36,MRPL44,MRPS9,MRPL47,MRPL50,MRPL15,MRPL24,MRPL9,MRPS5,MRPS28,MRRF,MRPL49,MRPL39,OXA1L,N6AMT1,MRPL17,MRPL10,M…	MRPL35,EIF5A,MRPS9,MRPL24,MRPL49,MRPL55,MRPL16,MRPL11,MRPS22,AURKAIP1,MRPL40
GO_ANAPHASE_PROMOTING_COMPLEX_DEPENDENT_CATABOLIC_PROCESS	GO:0031145	72	Up	1.1537072962263896e-5	0.0109900793136838	1	CDC27,PSMB1,PSMC4,CUL3,PSMA4,ANAPC4,PSME4,UBE2D1,PSMC5,ANAPC5,PSME1,CDC23,PSMD5,PSMD8,PSMC6,PSMA3,PSMC1,PSMB5,PSMA6,PSME2,PSMA7,PSMD10,PSMD7,FBXO31,FZR1,PSMA2,UBE2S,PSMD3,PSMD11,ANAPC15,PSMD9,FBXO5,PSMD14,CDK2,PSMF1,PSMB2,PSMA1,CDC16,PSME3,CCNB1,PSMB7,ANAPC11,PSMB6,PSMA5,RPS27A,UBC,ANAPC1,BUB3,PSMD4,PSMB4,PSMC2,PSMD6,MAD2L1,ANAPC10,PTTG1,PSMC3,ANAPC16,UBE2E1,CDK1,UBB,PSMD1,PSMD2,ANAPC2,CDC26,PSMD…	PSMB1,ANAPC5,PSMD8,PSMC1,PSMD3,PSMD13	CDK2
GO_MITOCHONDRIAL_ELECTRON_TRANSPORT_NADH_TO_UBIQUINONE	GO:0006120	45	Up	1.1779291868900107e-5	0.0109900793136838	2	NDUFAB1,NDUFS1,NDUFB4,COQ9,NDUFB2,DLD,NDUFB7,NDUFC1,NDUFS8,NDUFS7,PARK7,NDUFB3,NDUFA8,DNAJC15,NDUFA1,NDUFA5,NDUFA10,NDUFA2,ISCU,NDUFB5,NDUFAF1,NDUFA9,NDUFB10,NDUFS6,NDUFB11,NDUFB9,NDUFC2,PINK1,NDUFS2,NDUFV3,NDUFS4,NDUFB6,NDUFB8,NDUFV1,NDUFS5,NDUFA3,NDUFA11,NDUFV2,NDUFB1,NDUFA12,NDUFA6,NDUFA13,NDUFA4,NDUFS3,NDUFA7	NDUFB7,NDUFB9
GO_MITOCHONDRIAL_TRANSLATION	GO:0032543	132	Up	2.413376432672325e-5	0.01819805949482069	1	LARS2,MRPS10,MRPL43,GATB,MRPS35,MRPS24,IARS2,MRPS34,MRPL22,NOA1,MTIF2,MRPL28,MRPS33,MRPS18A,ALKBH1,UQCC1,MTG2,CDK5RAP1,MRPS31,EARS2,SARS2,MRPL4,MRPL32,C1QBP,MRPL27,MRPL51,MTRF1L,MRPL18,MRPL2,MRPS30,MRPS27,MRPL3,MRPL19,MRPL37,WARS2,MRPS15,NSUN4,DARS2,FASTKD2,MRPS14,MTRF1,MTIF3,MTERF4,MRPS2,TSFM,FASTKD3,AARS2,MRPS7,MRPS26,MRPS12,MRPL34,QRSL1,MRPS25,PTCD3,MRPL35,ERAL1,DAP3,MRPS36,MRPL44,MRPS9,MRPL47…	MRPL35,MRPS9,MRPL24,RARS2,MRPL49,MALSU1,MRPL55,MRPL16,MRPL11,MRPS22,AURKAIP1,TUFM,MRPL40,MPV17L2	QRSL1
GO_MITOCHONDRIAL_GENE_EXPRESSION	GO:0140053	157	Up	2.4381108647937688e-5	0.01819805949482069	1	ELAC2,LARS2,TRIT1,MRPS10,MRPL43,GATB,MRPS35,MRPS24,IARS2,HSD17B10,TRNT1,MRPS34,MRPL22,NOA1,MTIF2,MRPL28,MRPS33,MRPS18A,POLRMT,ALKBH1,UQCC1,MTG2,CDK5RAP1,MRPS31,EARS2,SARS2,MRPL4,MRPL32,TFAM,C1QBP,MRPL27,MRPL51,MTRF1L,MRPL18,MRPL2,MRPS30,MRPS27,MRPL3,MRPL19,MRPL37,WARS2,MRPS15,NSUN4,DARS2,FASTKD2,FOXO3,MRPS14,MTRF1,MTERF2,MTIF3,MTERF4,MRPS2,TSFM,FASTKD3,AARS2,MRPS7,MRPS26,TRMT5,MTERF1,MRPS12,MRPL3…	ELAC2,POLRMT,MRPL35,MRPS9,TBRG4,MRPL24,RARS2,MRPL49,MALSU1,MRPL55,MRPL16,MRPL11,MRPS22,AURKAIP1,TUFM,MRPL40,MPV17L2	QRSL1
GO_ANTIGEN_PROCESSING_AND_PRESENTATION_OF_EXOGENOUS_PEPTIDE_ANTIGEN_VIA_MHC_CLASS_I	GO:0042590	69	Up	2.9715185051067947e-5	0.01923454211963292	3	PSMB1,PSMC4,PSMA4,VAMP3,CYBA,PSME4,ITGB5,PSMC5,PSME1,SNAP23,PSMD5,PSMD8,NCF4,PSMC6,PSMA3,PSMC1,PSMB5,PSMA6,PSME2,PSMA7,PSMD10,PSMD7,IKBKB,PSMA2,PSMD3,PSMD11,PSMD9,LNPEP,PSMD14,NCF2,VAMP8,PSMF1,PSMB2,PSMA1,PSME3,CD36,PSMB7,ITGAV,PSMB6,PSMA5,NCF1,FCER1G,PSMD4,PSMB4,PSMC2,PSMD6,CYBB,PSMC3,B2M,PDIA3,TAP1,PSMD1,PSMD2,CALR,PSMD13,PSMD12,PSMB8,TAP2,HLA-E,HLA-G,HLA-F,PSMB10,CHUK,IFI30,TAPBP,PSMB9,SEC22B,…	PSMB1,PSMD8,PSMC1,PSMD3,PSMD13,IKBKG
GO_RESPIRATORY_ELECTRON_TRANSPORT_CHAIN	GO:0022904	94	Up	3.29267612766347e-5	0.01923454211963292	2	NDUFAB1,SLC25A13,COX10,UQCRC1,COX15,BID,NDUFS1,AIFM2,NDUFB4,SDHA,COQ9,NDUFB2,DLD,NDUFB7,TAZ,ETFB,NDUFC1,NDUFS8,COX6A1,ALDH5A1,GPD2,NDUFS7,SLC25A12,COX7A2L,PARK7,SDHB,NDUFB3,NDUFA8,DNAJC15,NDUFA1,COX6B1,COX7C,UQCR11,NDUFA5,NDUFA10,COX4I1,COX7B,NDUFA2,MYBBP1A,CCNB1,COX5B,ISCU,NDUFB5,NDUFAF1,NDUFA9,ETFA,UQCRC2,NDUFB10,SDHC,NDUFS6,NDUFB11,NDUFB9,NDUFC2,UQCRB,PINK1,NDUFS2,NDUFV3,NDUFAF2,NDUFS4,UQCRQ,C…	NDUFB7,SDHB,COX4I1,MYBBP1A,NDUFB9	ETFDH
GO_ATP_SYNTHESIS_COUPLED_ELECTRON_TRANSPORT	GO:0042773	79	Up	3.350067625337995e-5	0.01923454211963292	2	NDUFAB1,COX10,UQCRC1,COX15,BID,NDUFS1,NDUFB4,SDHA,COQ9,NDUFB2,DLD,NDUFB7,TAZ,NDUFC1,NDUFS8,COX6A1,NDUFS7,COX7A2L,PARK7,NDUFB3,NDUFA8,DNAJC15,NDUFA1,COX6B1,COX7C,UQCR11,NDUFA5,NDUFA10,COX4I1,COX7B,NDUFA2,CCNB1,COX5B,ISCU,NDUFB5,NDUFAF1,NDUFA9,UQCRC2,NDUFB10,SDHC,NDUFS6,NDUFB11,NDUFB9,NDUFC2,UQCRB,PINK1,NDUFS2,NDUFV3,NDUFS4,UQCRQ,COX6C,NDUFB6,NDUFB8,NDUFV1,SDHAF2,COA6,NDUFS5,UQCRFS1,MECP2,CDK1,NDUF…	NDUFB7,COX4I1,NDUFB9
GO_REGULATION_OF_ESTABLISHMENT_OF_PLANAR_POLARITY	GO:0090175	87	Up	4.44632160179526e-5	0.023705246025571298	4	DVL2,AP2B1,PSMB1,MKS1,PSMC4,PSMA4,AP2S1,RHOA,PSME4,CDC42,PSMC5,PSME1,PSMD5,ABL1,PSMD8,PSMC6,PSMA3,DAAM1,PSMC1,PSMB5,PSMA6,PSME2,PSMA7,PSMD10,PARD6A,PSMD7,FZD3,SFRP1,PSMA2,DVL1,PSMD3,PFN1,PSMD11,SMURF2,PSMD9,PTK7,NPHP3,PSMD14,PSMF1,PSMB2,PSMA1,PSME3,ANKRD6,RAC1,PSMB7,SEC24B,PRICKLE1,CLTC,ARRB2,PSMB6,ARHGEF19,PSMA5,RSPO3,DAB2,TIAM1,FZD1,PSMD4,PSMB4,PSMC2,DVL3,AP2M1,VANGL2,FZD5,PSMD6,PRICKLE2,RYK,FZ…	PSMB1,PSMD8,PSMC1,PSMD3,ARHGEF19,AP2M1,PRICKLE2,CTHRC1,PSMD13	AP2B1,VANGL2
GO_VIRAL_GENE_EXPRESSION	GO:0019080	186	Up	8.218954822401718e-5	0.04089751919627095	5	POLR2J,RPS20,PTBP1,NUP160,POLR2B,TPR,RSF1,NDC1,CTDP1,RPL18,TAF11,NUP133,NUCKS1,RPL31,NUP37,MID2,CCNT2,RPS5,REST,SEH1L,RPL6,RPLP0,TFAP4,NUP50,AAAS,NUP188,POLR2E,SMARCB1,EIF3L,POLR2F,RPL3,EIF3D,EP300,SNW1,RAE1,NELFCD,NUP93,POLR2C,MON1B,RPS16,POLR2I,RPS19,RPL18A,USF2,EIF3B,TRIM14,EIF3A,RPL28,RPL19,NUP88,RPL34,RPS13,NUP98,NUP107,RPS12,NUP155,RPL24,SPCS1,RPS15,RPL22,HDAC1,TRIM62,RPS25,TRIM32,NUP43,TAR…	POLR2J,EIF3L,EIF3D,NUP93,RPL5,EIF3G,RPS3A,RPL7A,RPL29,RPS7,SUPT5H,RPS4X,NELFE	MID2,CCNT2,TRIM14,NUP98,RPS4Y1
GO_PROTEIN_LOCALIZATION_TO_ENDOPLASMIC_RETICULUM	GO:0070972	129	Up	9.896440535189255e-5	0.046166895096657876	6	SEC62,RPS20,SEC63,HSPA5,SEC61A1,RPL18,TRAM2,SEC61A2,TRAM1,RPL31,BCAP29,RPS5,RAB10,PPP1R15A,RPL6,RPLP0,KDELR3,RPL3,PMM1,SRP54,CHMP4B,VAPA,SGTA,RPS16,RPS19,KDELR1,RPL18A,SEC61B,GBF1,RPL28,RPL19,RPL34,RPS13,RPS12,RPL24,SSR3,SPCS1,RPS15,RTN4,RAB3GAP1,RPL22,RPS25,SPCS2,ANKRD13C,RAB3GAP2,RPL21,RPL5,RPS10,RPL23,SPCS3,RPS4Y1,RPL36,RPL27,SEC61G,RPS15A,UBAC2,OS9,KDELR2,RPL35,RPS6,RPLP1,RPS24,SRP14,PMM2,RPS…	SGTA,RPL5,UBAC2,KDELR2,RPS3A,RPL7A,RER1,RPL29,RPS7,GPAA1,RPS4X,DDRGK1,CHMP4A	SEC62,RPS4Y1
GO_FORMATION_OF_CYTOPLASMIC_TRANSLATION_INITIATION_COMPLEX	GO:0001732	15	Up	1.123612178769166e-4	0.0479446900389725	1	EIF3I,EIF3L,EIF3D,EIF5,EIF3J,EIF3E,EIF3B,EIF3A,EIF2S2,EIF3G,EIF3H,EIF3M,EIF3F,EIF3K,EIF3C	EIF3L,EIF3D,EIF3G,EIF3H
GO_COTRANSLATIONAL_PROTEIN_TARGETING_TO_MEMBRANE	GO:0006613	98	Up	1.1562224285925843e-4	0.0479446900389725	6	SEC62,RPS20,SEC63,SEC61A1,RPL18,TRAM2,SEC61A2,TRAM1,RPL31,RPS5,RPL6,RPLP0,RPL3,SRP54,RPS16,RPS19,RPL18A,SEC61B,RPL28,RPL19,RPL34,RPS13,RPS12,RPL24,SSR3,RPS15,RPL22,RPS25,RPL21,RPL5,RPS10,SSR1,RPL23,RPS4Y1,RPL36,RPL27,RPS15A,RPL35,RPS6,RPLP1,RPS24,SRP14,RPS2,RPS11,RPL13A,RPL11,RPS8,SRP9,RPS27A,RPL32,RPS3A,RPL37,RPL10,RPL7,RPL7A,RPS3,SRP19,RPL30,ZFAND2B,RPL8,RPL26,RPL29,SSR2,RPL9,RPS14,RPL27A,RPL13…	RPL5,RPS3A,RPL7A,RPL29,RPS7,RPS4X	SEC62,RPS4Y1
