## Extended Data Table 7 for "An integrated cell atlas of the human lung in health and disease": EC_arterial-smoking_status_num-GO_BP-Total.tsv

GeneSet	GOID	NGenes	Direction	PValue	FDR	Cluster	Genes	DEUp	DEDown
GO_COTRANSLATIONAL_PROTEIN_TARGETING_TO_MEMBRANE	GO:0006613	98	Down	1.333573677051059e-20	9.953793925509105e-17	1	SEC62,RPS20,SEC63,SEC61A1,RPL18,TRAM2,SEC61A2,TRAM1,RPL31,RPS5,RPL6,RPLP0,RPL3,SRP54,RPS16,RPS19,RPL18A,SEC61B,RPL28,RPL19,RPL34,RPS13,RPS12,RPL24,SSR3,RPS15,RPL22,RPS25,RPL21,RPL5,RPS10,SSR1,RPL23,RPS4Y1,RPL36,RPL27,RPS15A,RPL35,RPS6,RPLP1,RPS24,SRP14,RPS2,RPS11,RPL13A,RPL11,RPS8,SRP9,RPS27A,RPL32,RPS3A,RPL37,RPL10,RPL7,RPL7A,RPS3,SRP19,RPL30,ZFAND2B,RPL8,RPL26,RPL29,SSR2,RPL9,RPS14,RPL27A,RPL13…	TRAM1	RPL18,RPL31,RPS5,RPL6,RPLP0,RPS19,RPL18A,SEC61B,RPL28,RPL19,RPS13,RPS12,RPL24,RPS15,RPL22,RPL5,RPLP1,RPL13A,RPS8,RPS27A,RPL32,RPS3A,RPL10,RPL7,RPL7A,RPS3,RPL30,RPL8,RPL9,RPS14,RPSA,RPLP2,RPL35A,RPS23,RPL14,RPL12,RPL10A
GO_ESTABLISHMENT_OF_PROTEIN_LOCALIZATION_TO_ENDOPLASMIC_RETICULUM	GO:0072599	109	Down	7.55589337863517e-18	2.8198594089066454e-14	1	SEC62,RPS20,SEC63,HSPA5,SEC61A1,RPL18,TRAM2,SEC61A2,TRAM1,RPL31,RPS5,RAB10,RPL6,RPLP0,RPL3,PMM1,SRP54,CHMP4B,SGTA,RPS16,RPS19,RPL18A,SEC61B,RPL28,RPL19,RPL34,RPS13,RPS12,RPL24,SSR3,SPCS1,RPS15,RAB3GAP1,RPL22,RPS25,SPCS2,RAB3GAP2,RPL21,RPL5,RPS10,RPL23,SPCS3,RPS4Y1,RPL36,RPL27,SEC61G,RPS15A,RPL35,RPS6,RPLP1,RPS24,SRP14,PMM2,RPS2,RPS11,RPL13A,RPL11,RPS8,SRP9,RPS27A,RPL32,RPS3A,RPL37,RPL10,RPL7,RPL7…	TRAM1,RAB3GAP1,RAB3GAP2	RPL18,RPL31,RPS5,RPL6,RPLP0,RPS19,RPL18A,SEC61B,RPL28,RPL19,RPS13,RPS12,RPL24,SPCS1,RPS15,RPL22,RPL5,RPLP1,RPL13A,RPS8,RPS27A,RPL32,RPS3A,RPL10,RPL7,RPL7A,RPS3,RPL30,RPL8,RPL9,RPS14,RPSA,RPLP2,RPL35A,RPS23,RPL14,RPL12,RPL10A
GO_NUCLEAR_TRANSCRIBED_MRNA_CATABOLIC_PROCESS_NONSENSE_MEDIATED_DECAY	GO:0000184	119	Down	1.3261157674057755e-16	3.2993760293055696e-13	2	UPF1,RPS20,RPL18,SMG6,PABPC1,RPL31,RPS5,RPL6,RPLP0,RPL3,GSPT1,EIF3E,RPS16,RPS19,PPP2R1A,RPL18A,SMG9,RPL28,RPL19,CASC3,RPL34,RPS13,MAGOHB,RPS12,PPP2CA,RPL24,NCBP2,EIF4G1,RPS15,RPL22,SMG7,RPS25,ETF1,RPL21,RPL5,RPS10,UPF3B,RPL23,RPS4Y1,RPL36,HELZ2,RPL27,CTIF,RPS15A,DHX34,NCBP1,RPL35,RPS6,RPLP1,RPS24,PARN,RPS2,EIF4A3,RPS11,RPL13A,RPL11,RPS8,RPS27A,RPL32,RPS3A,RPL37,RPL10,RPL7,RPL7A,RPS3,DCP1B,UPF2,NB…	SMG7	RPL18,RPL31,RPS5,RPL6,RPLP0,RPS19,RPL18A,RPL28,RPL19,RPS13,RPS12,RPL24,RPS15,RPL22,RPL5,DHX34,RPLP1,RPL13A,RPS8,RPS27A,RPL32,RPS3A,RPL10,RPL7,RPL7A,RPS3,RPL30,RPL8,MAGOH,RPL9,RPS14,RPSA,PYM1,RPLP2,RPL35A,RPS23,RPL14,RPL12,RPL10A
GO_RIBOSOME_ASSEMBLY	GO:0042255	52	Down	9.093291010931165e-14	1.6968081026397553e-10	3	MRTO4,NLE1,MRPL22,RPS5,RPL6,RPLP0,RPL3,RPS19,C1QBP,NOP2,MDN1,BRIX1,RPL24,RPS15,NSUN4,FASTKD2,MTERF4,MRPS2,RPL5,RPS10,MRPS7,SBDS,PPAN,DHX30,ERAL1,NIP7,RSL24D1,RPL11,EIF2A,ABT1,RPL10,MTERF3,RPS14,RPSA,RPL38,MRPL11,RPS27,RRS1,NPM1,MRPS11,DDX28,RPS27L,RRP7A,RPF2,RPL12,RPL23A,DDX3X,RPS28,EIF6,MRPL20,MPV17L2,BOP1	NSUN4	MRTO4,MRPL22,RPS5,RPL6,RPLP0,RPS19,C1QBP,BRIX1,RPL24,RPS15,MRPS2,RPL5,RPL10,RPS14,RPSA,RRS1,RPL12,MRPL20
GO_MITOCHONDRIAL_TRANSLATIONAL_TERMINATION	GO:0070126	88	Down	1.2208859452614496e-13	1.822538539086292e-10	2	MRPS10,MRPL43,MRPS35,MRPS24,MRPS34,MRPL22,MRPL28,MRPS33,MRPS18A,MRPS31,MRPL4,MRPL32,MRPL27,MRPL51,MTRF1L,MRPL18,MRPL2,MRPS30,MRPS27,MRPL3,MRPL19,MRPL37,MRPS15,MRPS14,MTRF1,MRPS2,MRPS7,MRPS26,MRPS12,MRPL34,MRPS25,PTCD3,MRPL35,ERAL1,DAP3,MRPS36,MRPL44,MRPS9,MRPL47,MRPL50,MRPL15,MRPL24,MRPL9,MRPS5,MRPS28,MRRF,MRPL49,MRPL39,OXA1L,MRPL17,MRPL10,MRPL55,MRPS18C,GFM2,MRPL16,MRPL1,MRPL36,MRPL13,CHCHD1,MRP…		MRPS34,MRPL22,MRPL28,MRPL27,MRPL51,MRPS14,MRPS2,MRPS12,MRPL47,MRPL50,MRPL15,MRPL17,MRPL10,MRPL36,MRPL52,GADD45GIP1,MRPL41,MRPL54,MRPL42,MRPS18B,MRPL20
GO_RIBOSOMAL_LARGE_SUBUNIT_BIOGENESIS	GO:0042273	63	Down	2.385272768498398e-13	2.967279324012007e-10	3	LAS1L,RPL26L1,NOP16,MRTO4,NLE1,DDX18,RPL6,RPLP0,PES1,SNU13,RPL3,GTPBP4,FTSJ3,NOP2,PAK1IP1,MDN1,BRIX1,RPL24,ZNHIT6,EBNA1BP2,FASTKD2,GTF3A,RPL5,PPAN,DHX30,NIP7,WDR74,RPL35,RSL24D1,WDR12,URB1,RPL11,NVL,NHP2,RPL7L1,RPL10,RPL7,SURF6,RPL7A,HEATR3,MALSU1,RPL26,NOL9,MRPL1,RSL1D1,RPL38,ZNF622,MRPL11,RRS1,NPM1,DDX28,RPL35A,RPL14,NOC2L,RPF2,RPL12,RPL23A,SDAD1,RPL10A,EIF6,MRPL20,BOP1,ZNHIT3		NOP16,MRTO4,RPL6,RPLP0,BRIX1,RPL24,GTF3A,RPL5,NHP2,RPL10,RPL7,RPL7A,MALSU1,RRS1,RPL35A,RPL14,RPL12,RPL10A,MRPL20,ZNHIT3
GO_TRANSLATIONAL_INITIATION	GO:0006413	180	Down	4.575126715341528e-13	4.878392257615594e-10	2	DHX33,RPS20,TPR,EIF2AK2,EIF4B,RPL18,DHX29,PABPC1,EIF2B3,NCK2,RPL31,EIF4G3,DDX1,RPS5,EIF3I,MTIF2,EIF2AK1,PPP1R15A,RPL6,RPLP0,EIF3L,RPL3,EIF3D,ALKBH1,EIF5,FMR1,DNAJC3,MTFMT,EIF3J,EIF3E,RPS16,RPS19,RPL18A,HSPB1,EIF3B,EIF4H,EIF3A,RPL28,RPL19,RPS6KB1,RPL34,EIF4G2,RPS13,EIF2B1,RPS12,RPL24,NCBP2,EIF1B,EIF4G1,EIF2B4,RPS15,RPL22,RPS25,GLE1,EIF2B2,PAIP2,COPS5,KHDRBS1,RPL21,MTIF3,RPL5,AGO2,PAIP2B,RPS10,MIF4…	ALKBH1	RPL18,RPL31,RPS5,RPL6,RPLP0,RPS19,RPL18A,RPL28,RPL19,RPS13,RPS12,RPL24,RPS15,RPL22,RPL5,RPLP1,RPL13A,RPS8,RPS27A,RPL32,RPS3A,RPL10,RPL7,EIF3H,RPL7A,RPS3,RPL30,RPL8,RPL9,RPS14,RPSA,RPLP2,EIF3K,RPL35A,RPS23,EIF4EBP1,RPL14,RPL12,RPL10A,CCL5
GO_PROTEIN_LOCALIZATION_TO_ENDOPLASMIC_RETICULUM	GO:0070972	129	Down	5.406572977372132e-13	5.044332587888199e-10	1	SEC62,RPS20,SEC63,HSPA5,SEC61A1,RPL18,TRAM2,SEC61A2,TRAM1,RPL31,BCAP29,RPS5,RAB10,PPP1R15A,RPL6,RPLP0,KDELR3,RPL3,PMM1,SRP54,CHMP4B,VAPA,SGTA,RPS16,RPS19,KDELR1,RPL18A,SEC61B,GBF1,RPL28,RPL19,RPL34,RPS13,RPS12,RPL24,SSR3,SPCS1,RPS15,RTN4,RAB3GAP1,RPL22,RPS25,SPCS2,ANKRD13C,RAB3GAP2,RPL21,RPL5,RPS10,RPL23,SPCS3,RPS4Y1,RPL36,RPL27,SEC61G,RPS15A,UBAC2,OS9,KDELR2,RPL35,RPS6,RPLP1,RPS24,SRP14,PMM2,RPS…	TRAM1,RAB3GAP1,RAB3GAP2,TAPT1,LRRK2	RPL18,RPL31,RPS5,RPL6,RPLP0,RPS19,RPL18A,SEC61B,RPL28,RPL19,RPS13,RPS12,RPL24,SPCS1,RPS15,RPL22,RPL5,RPLP1,RPL13A,RPS8,RPS27A,RPL32,RPS3A,RPL10,RPL7,RPL7A,RPS3,RPL30,RPL8,RPL9,RPS14,RPSA,RPLP2,RPL35A,RPS23,RPL14,RPL12,RPL10A
GO_TRANSLATIONAL_TERMINATION	GO:0006415	103	Down	3.3525991412729933e-12	2.7804222211624028e-9	2	UPF1,MRPS10,MRPL43,MRPS35,MRPS24,MRPS34,JMJD4,MRPL22,MRPL28,OGFOD1,MRPS33,MRPS18A,MRPS31,GSPT1,MRPL4,MRPL32,MRPL27,MRPL51,MTRF1L,MRPL18,MRPL2,MRPS30,MRPS27,MRPL3,MRPL19,MRPL37,MRPS15,GLE1,MRPS14,MTRF1,ETF1,MRPS2,MRPS7,MRPS26,MRPS12,MRPL34,C12orf65,MRPS25,PTCD3,MRPL35,EIF5A,ERAL1,DAP3,MRPS36,MRPL44,MRPS9,MRPL47,MRPL50,MRPL15,MRPL24,MRPL9,MRPS5,MRPS28,MRRF,MRPL49,MRPL39,OXA1L,N6AMT1,MRPL17,MRPL10,M…		MRPS34,MRPL22,MRPL28,MRPL27,MRPL51,MRPS14,MRPS2,MRPS12,MRPL47,MRPL50,MRPL15,MRPL17,MRPL10,MRPL36,MRPL52,GADD45GIP1,MRPL41,MRPL54,MRPL42,MRPS18B,MRPL20
GO_RIBOSOMAL_LARGE_SUBUNIT_ASSEMBLY	GO:0000027	25	Down	2.3144902925523398e-11	1.7275355543610663e-8	3	MRTO4,NLE1,RPL6,RPLP0,RPL3,NOP2,MDN1,BRIX1,RPL24,FASTKD2,RPL5,PPAN,DHX30,RSL24D1,RPL11,RPL10,RPL38,MRPL11,RRS1,DDX28,RPF2,RPL12,RPL23A,MRPL20,BOP1		MRTO4,RPL6,RPLP0,BRIX1,RPL24,RPL5,RPL10,RRS1,RPL12,MRPL20
GO_TRANSLATIONAL_ELONGATION	GO:0006414	124	Down	6.382443750991139e-11	4.3307781961270785e-8	2	MRPS10,MRPL43,MRPS35,MRPS24,MRPS34,MRPL22,MRPL28,MRPS33,MRPS18A,GTPBP1,ALKBH1,MRPS31,EEF2K,EEF1D,MRPL4,MRPL32,CPEB3,MRPL27,DPH1,SEPSECS,MRPL51,MRPL18,HBS1L,MRPL2,MRPS30,MRPS27,ABTB1,MRPL3,EEF1B2,MRPL19,MRPL37,MRPS15,DPH5,MRPS14,MRPS2,TSFM,MRPS7,MRPS26,MRPS12,MRPL34,MRPS25,PTCD3,MRPL35,EEFSEC,EIF5A,ERAL1,DAP3,DPH2,MRPS36,DPH6,MRPL44,MRPS9,MRPL47,MRPL50,CPEB2,MRPL15,RPLP1,SECISBP2L,EIF4A3,MRPL24,MR…	ALKBH1,CPEB2	MRPS34,MRPL22,MRPL28,MRPL27,MRPL51,EEF1B2,MRPS14,MRPS2,MRPS12,MRPL47,MRPL50,MRPL15,RPLP1,RPL30,EEF1A1,MRPL17,MRPL10,MRPL36,MRPL52,RPLP2,TUFM,GADD45GIP1,MRPL41,MRPL54,MRPL42,MRPS18B,MRPL20
GO_CYTOPLASMIC_TRANSLATION	GO:0002181	91	Down	2.069606849151083e-10	1.2872954601719735e-7	2	RPL26L1,YBX3,RPL18,ZC3H15,FTSJ1,RPL31,EIF3I,RPL6,RPLP0,EIF3L,EIF3D,EIF5,FMR1,GSPT1,EIF3J,EIF3E,RPL18A,EIF3B,EIF3A,CPEB3,RPL19,DRG2,DPH1,RWDD1,RBM24,CPEB4,RPL24,EIF4G1,RPL22,DPH5,ETF1,EIF2S2,RPL36,EIF2S3,EIF3G,UNK,DPH2,DPH6,DHX9,CPEB2,RPLP1,DENR,RPL13A,RPL11,EIF2D,RPL32,EIF3H,DPH7,EIF3M,DPH3,RPL30,EIF4A2,NCK1,RPL8,ZNF385A,EIF4A1,RPL26,RPL29,RPL22L1,RPL9,METTL3,EEF2,RPSA,CNBP,DNAJC24,RPS21,RPL38,RB…	CPEB4,CPEB2	RPL18,RPL31,RPL6,RPLP0,RPL18A,RPL19,RWDD1,RPL24,RPL22,RPLP1,RPL13A,RPL32,EIF3H,RPL30,RPL8,RPL22L1,RPL9,RPSA,EIF3K,RPL35A,DRG1,RPS23,EIF4EBP1,RPL10A
GO_VIRAL_GENE_EXPRESSION	GO:0019080	186	Down	3.552562099396483e-10	2.039717193068873e-7	4	POLR2J,RPS20,PTBP1,NUP160,POLR2B,TPR,RSF1,NDC1,CTDP1,RPL18,TAF11,NUP133,NUCKS1,RPL31,NUP37,MID2,CCNT2,RPS5,REST,SEH1L,RPL6,RPLP0,TFAP4,NUP50,AAAS,NUP188,POLR2E,SMARCB1,EIF3L,POLR2F,RPL3,EIF3D,EP300,SNW1,RAE1,NELFCD,NUP93,POLR2C,MON1B,RPS16,POLR2I,RPS19,RPL18A,USF2,EIF3B,TRIM14,EIF3A,RPL28,RPL19,NUP88,RPL34,RPS13,NUP98,NUP107,RPS12,NUP155,RPL24,SPCS1,RPS15,RPL22,HDAC1,TRIM62,RPS25,TRIM32,NUP43,TAR…	EP300,MON1B,MDFIC,POM121C	RPL18,RPL31,RPS5,RPL6,RPLP0,POLR2F,POLR2C,RPS19,RPL18A,RPL28,RPL19,RPS13,RPS12,RPL24,SPCS1,RPS15,RPL22,RPL5,RPLP1,RPL13A,RPS8,RPS27A,RPL32,RPS3A,RPL10,RPL7,RPL7A,RPS3,RPL30,SEC13,RPL8,RPL9,RPS14,RPSA,RPLP2,POLR2L,RPL35A,RPS23,RPL14,PCBP2,RPL12,RPL10A,CCL5
GO_MITOCHONDRIAL_TRANSLATION	GO:0032543	132	Down	6.272175881000605e-10	3.3439657696991794e-7	2	LARS2,MRPS10,MRPL43,GATB,MRPS35,MRPS24,IARS2,MRPS34,MRPL22,NOA1,MTIF2,MRPL28,MRPS33,MRPS18A,ALKBH1,UQCC1,MTG2,CDK5RAP1,MRPS31,EARS2,SARS2,MRPL4,MRPL32,C1QBP,MRPL27,MRPL51,MTRF1L,MRPL18,MRPL2,MRPS30,MRPS27,MRPL3,MRPL19,MRPL37,WARS2,MRPS15,NSUN4,DARS2,FASTKD2,MRPS14,MTRF1,MTIF3,MTERF4,MRPS2,TSFM,FASTKD3,AARS2,MRPS7,MRPS26,MRPS12,MRPL34,QRSL1,MRPS25,PTCD3,MRPL35,ERAL1,DAP3,MRPS36,MRPL44,MRPS9,MRPL47…	ALKBH1,WARS2,NSUN4,DARS2	MRPS34,MRPL22,MRPL28,C1QBP,MRPL27,MRPL51,MRPS14,MRPS2,MRPS12,MRPL47,MRPL50,MRPL15,MALSU1,MRPL17,MRPL10,MRPL36,MRPL52,TUFM,GADD45GIP1,MRPL41,SHMT2,MRPL54,COA3,MRPL42,MRPS18B,MRPL20
GO_RIBOSOME_BIOGENESIS	GO:0042254	266	Down	7.45669609001452e-10	3.710451974391225e-7	3	LAS1L,RPUSD1,TSR3,UTP18,TFB1M,RPL26L1,NOP16,MRTO4,NOP58,USP36,RIOK2,WDR3,WDR18,THUMPD1,RRP15,NLE1,EXOSC7,EXOSC5,MRPL22,XPO1,DIS3,RPS5,WBP11,RRN3,DIMT1,NOP14,DDX18,XRN2,RPL6,ESF1,RPLP0,PES1,SNU13,DDX17,RPL3,MTG2,NOP56,RBFA,RIOK3,SUV39H1,ERI1,PIH1D1,ERCC2,POP4,RPS16,FBL,RPS19,DDX49,GTPBP10,EXOSC3,NPM3,GTPBP4,NUP88,C1QBP,FTSJ3,UTP6,GAR1,FRG1,KRR1,NOP2,PAK1IP1,MDN1,BYSL,DROSHA,BRIX1,RPL24,RRP9,RPS15,…	XPO1,DDX17,NSUN4,WDR36,GLUL	NOP16,MRTO4,MRPL22,RPS5,RPL6,RPLP0,RPS19,NPM3,C1QBP,BRIX1,RPL24,RPS15,RPF1,ERI3,GTF3A,MRPS2,RPL5,RAN,GNL2,MPHOSPH6,UTP4,NOB1,ZNF593,RPS8,LYAR,NHP2,RPL10,RPL7,RPL7A,MALSU1,MRPL10,FAM207A,TFB2M,RPS14,RPSA,MRPL36,RRS1,NOP10,YBEY,RPL35A,RPL14,RPL12,RPL10A,WDR46,MRPL20,ZNHIT3
GO_PROTEIN_TARGETING_TO_MEMBRANE	GO:0006612	168	Down	4.496479828101202e-9	2.097607839809211e-6	1	SEC62,RPS20,FYN,ZDHHC6,SEC63,PEX3,HSPA5,SEC61A1,RPL18,TRAM2,SEC61A2,TRAM1,RPL31,RPS5,RPL6,RPLP0,MICALL1,RPL3,MIEF1,SRP54,CHMP4B,ZDHHC15,ZDHHC2,SGTA,RPS16,AKT2,RPS19,RPL18A,SEC61B,RPL28,RPL19,RPL34,RPS13,C2CD5,RPS12,ARL6,RPL24,SSR3,RPS15,ICMT,RPL22,RPS25,ITGB1BP1,PEX16,RPL21,RPL5,VAMP7,RPS10,SSR1,RPL23,RAB3IP,RPS4Y1,RPL36,RPL27,EXOC4,INPP5K,RPS15A,ZDHHC4,RTP4,RPL35,RPS6,SDCBP,RPLP1,RPS24,PEX5,VPS3…	FYN,TRAM1,EXOC4,STOM,CACNB3,ZDHHC20,TCAF1	RPL18,RPL31,RPS5,RPL6,RPLP0,MICALL1,RPS19,RPL18A,SEC61B,RPL28,RPL19,RPS13,RPS12,RPL24,RPS15,RPL22,RPL5,RPLP1,RPL13A,RPS8,RPS27A,RPL32,RPS3A,RPL10,RPL7,RPL7A,RPS3,RPL30,RPL8,RPL9,RPS14,RPSA,RPLP2,RPL35A,RPS23,RPL14,RPL12,RPL10A
GO_OXIDATIVE_PHOSPHORYLATION	GO:0006119	101	Down	6.1631018357068514e-9	2.705964241277408e-6	5	NDUFAB1,COX10,UQCRC1,COX15,BID,NDUFS1,NDUFB4,RHOA,SDHA,COQ9,NDUFB2,DLD,MSH2,NDUFB7,ABCD1,TAZ,PGK1,PPIF,NDUFC1,NDUFS8,COX6A1,COX7A2,NDUFS7,COX7A2L,PARK7,NDUFB3,NDUFA8,DNAJC15,NDUFA1,SLC25A23,COX6B1,COX7C,UQCR11,NDUFA5,NDUFA10,COX4I1,COX7B,NDUFA2,CCNB1,COX5B,ISCU,NDUFB5,UQCC2,NDUFAF1,NDUFA9,UQCRC2,NDUFB10,SDHC,NDUFS6,NDUFB11,NDUFB9,SURF1,NDUFC2,UQCRB,PINK1,NDUFS2,NDUFV3,COX7A1,AK4,NDUFS4,UQCRQ,COX6…	TEFM	NDUFAB1,COQ9,NDUFS7,UQCRQ,FXN,UQCRFS1,DNAJC30,COX5A,CYC1,SHMT2,CHCHD10
GO_ATP_SYNTHESIS_COUPLED_ELECTRON_TRANSPORT	GO:0042773	79	Down	1.5631642229388006e-8	6.481920977786227e-6	5	NDUFAB1,COX10,UQCRC1,COX15,BID,NDUFS1,NDUFB4,SDHA,COQ9,NDUFB2,DLD,NDUFB7,TAZ,NDUFC1,NDUFS8,COX6A1,NDUFS7,COX7A2L,PARK7,NDUFB3,NDUFA8,DNAJC15,NDUFA1,COX6B1,COX7C,UQCR11,NDUFA5,NDUFA10,COX4I1,COX7B,NDUFA2,CCNB1,COX5B,ISCU,NDUFB5,NDUFAF1,NDUFA9,UQCRC2,NDUFB10,SDHC,NDUFS6,NDUFB11,NDUFB9,NDUFC2,UQCRB,PINK1,NDUFS2,NDUFV3,NDUFS4,UQCRQ,COX6C,NDUFB6,NDUFB8,NDUFV1,SDHAF2,COA6,NDUFS5,UQCRFS1,MECP2,CDK1,NDUF…		NDUFAB1,COQ9,NDUFS7,UQCRQ,UQCRFS1,COX5A,CYC1
GO_NUCLEAR_TRANSCRIBED_MRNA_CATABOLIC_PROCESS	GO:0000956	195	Down	7.091795946094735e-8	2.735529453490445e-5	2	UPF1,RPS20,CSDE1,SAMD4A,EDC4,MRTO4,THRAP3,RPL18,SMG6,PABPC1,RPL31,EXOSC7,MLH1,EXOSC5,TNRC6C,CNOT4,DIS3,RPS5,CNOT3,RPL6,RPLP0,TNRC6A,AGO1,RPL3,TNRC6B,GSPT1,EIF3E,RPS16,RPS19,PPP2R1A,RPL18A,SMG9,LSM5,EXOSC3,CPEB3,MTPAP,RPL28,RPL19,CASC3,DDX5,RPL34,DCPS,DDX6,RPS13,MAGOHB,CNOT2,RPS12,HBS1L,CNOT6,PPP2CA,XRN1,RPL24,NCBP2,EIF4G1,RPS15,RPL22,SMG7,RPS25,EXOSC8,ETF1,RPL21,RPL5,EXOSC9,AGO2,RPS10,CNOT1,UPF3B…	EDC4,TNRC6C,DDX6,SMG7,TOB1,ATM,PATL2	MRTO4,RPL18,RPL31,RPS5,RPL6,RPLP0,RPS19,RPL18A,LSM5,RPL28,RPL19,RPS13,RPS12,RPL24,RPS15,RPL22,RPL5,DHX34,RPLP1,RPL13A,RPS8,RPS27A,RPL32,RPS3A,RPL10,RPL7,RPL7A,RPS3,RPL30,RPL8,MAGOH,RPL9,RPS14,RPSA,PYM1,LSM3,RPLP2,RPL35A,RPS23,RPL14,RPL12,RPL10A,LSM2
GO_MITOCHONDRIAL_GENE_EXPRESSION	GO:0140053	157	Down	7.329928867873647e-8	2.735529453490445e-5	2	ELAC2,LARS2,TRIT1,MRPS10,MRPL43,GATB,MRPS35,MRPS24,IARS2,HSD17B10,TRNT1,MRPS34,MRPL22,NOA1,MTIF2,MRPL28,MRPS33,MRPS18A,POLRMT,ALKBH1,UQCC1,MTG2,CDK5RAP1,MRPS31,EARS2,SARS2,MRPL4,MRPL32,TFAM,C1QBP,MRPL27,MRPL51,MTRF1L,MRPL18,MRPL2,MRPS30,MRPS27,MRPL3,MRPL19,MRPL37,WARS2,MRPS15,NSUN4,DARS2,FASTKD2,FOXO3,MRPS14,MTRF1,MTERF2,MTIF3,MTERF4,MRPS2,TSFM,FASTKD3,AARS2,MRPS7,MRPS26,TRMT5,MTERF1,MRPS12,MRPL3…	ALKBH1,WARS2,NSUN4,DARS2,MTO1,TEFM	MRPS34,MRPL22,MRPL28,C1QBP,MRPL27,MRPL51,MRPS14,MRPS2,MRPS12,MRPL47,MRPL50,MRPL15,PPARGC1B,MALSU1,MRPL17,MRPL10,TFB2M,MRPL36,MRPL52,TUFM,GADD45GIP1,MRPL41,SHMT2,MRPL54,COA3,MRPL42,MRPS18B,MRPL20,CHCHD10
GO_RESPIRATORY_ELECTRON_TRANSPORT_CHAIN	GO:0022904	94	Down	8.939616510301648e-8	3.177395125375786e-5	5	NDUFAB1,SLC25A13,COX10,UQCRC1,COX15,BID,NDUFS1,AIFM2,NDUFB4,SDHA,COQ9,NDUFB2,DLD,NDUFB7,TAZ,ETFB,NDUFC1,NDUFS8,COX6A1,ALDH5A1,GPD2,NDUFS7,SLC25A12,COX7A2L,PARK7,SDHB,NDUFB3,NDUFA8,DNAJC15,NDUFA1,COX6B1,COX7C,UQCR11,NDUFA5,NDUFA10,COX4I1,COX7B,NDUFA2,MYBBP1A,CCNB1,COX5B,ISCU,NDUFB5,NDUFAF1,NDUFA9,ETFA,UQCRC2,NDUFB10,SDHC,NDUFS6,NDUFB11,NDUFB9,NDUFC2,UQCRB,PINK1,NDUFS2,NDUFV3,NDUFAF2,NDUFS4,UQCRQ,C…	IMMP2L	NDUFAB1,COQ9,NDUFS7,UQCRQ,UQCRFS1,COX5A,CYC1
GO_RIBONUCLEOPROTEIN_COMPLEX_BIOGENESIS	GO:0022613	385	Down	2.295842832471098e-7	7.789168591620126e-5	3	LAS1L,RBM5,GCFC2,RPUSD1,LUC7L,TSR3,UTP18,STRAP,TFB1M,RPL26L1,GEMIN8,NOP16,CELF2,MRTO4,NOP58,USP36,RIOK2,SFSWAP,DDX20,WDR3,WDR18,THUMPD1,RRP15,NLE1,CLNS1A,SART3,EXOSC7,XAB2,EXOSC5,DDX1,HSP90AA1,MRPL22,GEMIN5,XPO1,DIS3,NUFIP1,RPS5,YTHDC1,WBP11,EIF3I,RRN3,DIMT1,NOP14,DDX18,XRN2,RPL6,ESF1,RPLP0,GEMIN2,AGO1,SRPK1,HSP90AB1,SF3A1,SNRPD3,PES1,EIF3L,SNU13,DDX17,RPL3,EIF3D,PRMT5,SRSF5,EIF5,DICER1,PRPF6,MTG…	RBM5,XPO1,DDX17,SETX,NSUN4,PTBP2,AGO4,WDR36,GLUL,SNRNP200,ATM,ADAR	NOP16,MRTO4,MRPL22,RPS5,RPL6,RPLP0,RPS19,NPM3,C1QBP,BRIX1,RPL24,RPS15,RPF1,ERI3,GTF3A,MRPS2,RPL5,SNRPC,RAN,GNL2,MPHOSPH6,UTP4,NOB1,RPL13A,ZNF593,RPS8,SNRPG,LYAR,NHP2,RPL10,RPL7,EIF3H,RPL7A,MALSU1,MRPL10,FAM207A,TFB2M,RPS14,RPSA,MRPL36,EIF3K,RRS1,SNRPE,NOP10,YBEY,RPL35A,RPL14,RPL12,RPL10A,WDR46,MRPL20,ZNHIT3
GO_RRNA_METABOLIC_PROCESS	GO:0016072	202	Down	2.726832035490438e-7	8.645166271921096e-5	2	LAS1L,RPUSD1,TSR3,UTP18,TFB1M,MRTO4,NOP58,USP36,RIOK2,WDR3,WDR18,THUMPD1,RRP15,EXOSC7,EXOSC5,DIS3,WBP11,DIMT1,NOP14,DDX18,XRN2,ESF1,PES1,SNU13,DDX17,NOP56,RBFA,RIOK3,SUV39H1,ERI1,PIH1D1,ERCC2,POP4,RPS16,FBL,RPS19,DDX49,EXOSC3,NPM3,GTPBP4,FTSJ3,UTP6,GAR1,FRG1,KRR1,NOP2,MDN1,BYSL,DROSHA,XRN1,RRP9,RPS15,WDR75,NOL10,RPF1,ZNHIT6,EBNA1BP2,ERI3,NSUN4,HEATR1,FCF1,RCL1,WDR55,EXOSC8,UTP20,MTERF4,RPL5,DDX54…	DDX17,NSUN4,WDR36	MRTO4,RPS19,NPM3,RPS15,RPF1,ERI3,RPL5,MPHOSPH6,UTP4,NOB1,RPS8,LYAR,NHP2,RPL7,RPL7A,NIFK,FAM207A,TFB2M,RPS14,RRS1,NOP10,YBEY,RPL35A,RPL14,RPL10A,WDR46,ZNHIT3
GO_PEPTIDE_BIOSYNTHETIC_PROCESS	GO:0043043	559	Down	2.779796228913536e-7	8.645166271921096e-5	2	GCLC,UPF1,DHX33,GGCT,RPS20,LARS2,SAMD4A,GCLM,VIM,RPL26L1,TPR,MRPS10,EIF2AK2,PUM2,MRPL43,GATB,YBX3,MRPS35,MRPS24,EIF4B,RPL18,HAGH,ZC3H15,ELAVL1,DHX29,RHOA,IARS2,ROCK1,FTSJ1,SRBD1,BCL3,PABPC1,EIF2B3,TCOF1,NCK2,RPL31,IGF2BP2,MRPS34,EIF4G3,TNRC6C,MKNK1,DDX1,JMJD4,MRPL22,GEMIN5,RPS5,NOA1,EIF3I,MTIF2,MGST2,EIF2AK1,MRPL28,PPP1R15A,OGFOD1,CNOT3,KHSRP,RPL6,MAPKAPK5,GCN1,RPLP0,MRPS33,PABPC4,TNRC6A,PUS7,AGO…	PUM2,TNRC6C,PCSK5,ALKBH1,QKI,CPEB4,WARS2,NSUN4,DARS2,AGO4,CPEB2,TOB1,TNIP1,NOTCH4,PATL2	RPL18,RPL31,MRPS34,MRPL22,RPS5,MRPL28,RPL6,RPLP0,RPS19,RPL18A,RPL28,RPL19,C1QBP,MRPL27,RPS13,MRPL51,RWDD1,RPS12,RPL24,EEF1B2,RPS15,RPL22,MRPS14,ZNF706,MRPS2,RPL5,MRPS12,CHAC1,MRPL47,MRPL50,MRPL15,RPLP1,RPL13A,RPS8,CHAC2,RPS27A,RPL32,RPS3A,RPL10,RPL7,EIF3H,RPL7A,RPS3,SLC7A11,RPL30,EEF1A1,MALSU1,MRPL17,MRPL10,RPL8,MAGOH,RPL22L1,RPL9,RPS14,RPSA,PYM1,MRPL36,MRPL52,RPLP2,TUFM,EIF3K,GADD45GIP1,MRPL41,S…
GO_RIBOSOMAL_SMALL_SUBUNIT_BIOGENESIS	GO:0042274	63	Down	7.038238635565752e-7	2.101336527034511e-4	3	TSR3,RIOK2,RPS5,NOP14,RIOK3,ERCC2,RPS16,RPS19,UTP6,BYSL,RPS15,NOL10,HEATR1,RCL1,UTP20,RRP36,RPS10,RIOK1,MRPS7,EMG1,KRI1,NGDN,NOL11,UTP3,ERAL1,NAT10,LTV1,RPS6,RPS24,UTP4,NOB1,RPS8,ABT1,NOM1,UTP23,SURF6,DHX37,SRFBP1,TSR2,FAM207A,HELQ,LSM6,RPS14,DCAF13,BMS1,BTRC,TSR1,RPSA,RPS21,RPS7,RPL38,RPS27,RRS1,NPM1,MRPS11,RPS17,TBL3,RPS27L,RRP7A,WDR46,RPS28,GTF2H5,DDX52		RPS5,RPS19,RPS15,UTP4,NOB1,RPS8,FAM207A,RPS14,RPSA,RRS1,WDR46
GO_NADH_DEHYDROGENASE_COMPLEX_ASSEMBLY	GO:0010257	55	Down	9.383355684847933e-7	2.693744878142499e-4	3	NDUFAF7,NDUFAB1,NDUFS1,NDUFB4,BCS1L,TIMM21,NDUFB2,NDUFB7,NDUFAF5,TAZ,COA1,NDUFC1,FOXRED1,NDUFS8,TIMMDC1,NDUFS7,NDUFB3,NDUFA8,NDUFAF4,NDUFA1,NDUFA5,ECSIT,NDUFA10,NDUFA2,NDUFB5,NDUFAF1,NDUFA9,NDUFB10,NDUFS6,NDUFB11,NDUFB9,NDUFC2,NUBPL,OXA1L,NDUFAF6,NDUFS2,NDUFV3,NDUFAF2,NDUFS4,NDUFB6,NDUFB8,NDUFV1,NDUFS5,NDUFA3,TMEM126B,NDUFA11,ACAD9,NDUFAF3,NDUFV2,NDUFB1,NDUFA12,NDUFA6,NDUFA13,NDUFS3,NDUFA7	NDUFAF5	NDUFAB1,COA1,NDUFS7,NDUFAF4,NDUFAF3
GO_ELECTRON_TRANSPORT_CHAIN	GO:0022900	136	Down	3.092907221149343e-6	8.550170184688406e-4	5	NDUFAB1,SLC25A13,CIAPIN1,COX10,CYB561,UQCRC1,COX15,BID,NDUFS1,GLRX2,AIFM2,CYBA,AKR7A2,NDUFB4,P4HA2,SDHA,ME2,AKR1B1,COQ9,NDUFB2,DLD,NDUFB7,IDH3B,TAZ,GSR,ETFB,GLRX3,NDUFC1,NDUFS8,ALDH2,COX6A1,ALDH5A1,COX7A2,GPD2,NDUFS7,SLC25A12,COX7A2L,PARK7,NCF2,SDHB,AKR1A1,NDUFB3,NDUFA8,DNAJC15,NQO2,NDUFA1,COX6B1,COX7C,UQCR11,POR,NDUFA5,NDUFA10,COX4I1,COX7B,IDO1,NDUFA2,MYBBP1A,LOXL2,CCNB1,COX5B,ISCU,NDUFB5,FDX1,N…	CYB561,NCF2,IMMP2L	NDUFAB1,COQ9,GLRX3,NDUFS7,UQCRQ,UQCRFS1,COX5A,CYC1
GO_MITOCHONDRIAL_RESPIRATORY_CHAIN_COMPLEX_ASSEMBLY	GO:0033108	86	Down	3.4284165972285177e-6	9.13917910061202e-4	3	NDUFAF7,NDUFAB1,TTC19,NDUFS1,NDUFB4,BCS1L,TIMM21,NDUFB2,NDUFB7,SAMM50,UQCC1,NDUFAF5,TAZ,COA1,TFAM,NDUFC1,FOXRED1,NDUFS8,TIMMDC1,NDUFS7,NDUFB3,NDUFA8,NDUFAF4,FASTKD3,NDUFA1,NDUFA5,ECSIT,NDUFA10,SCO2,NDUFA2,SCO1,COX16,NDUFB5,UQCC2,NDUFAF1,COX17,NDUFA9,NDUFB10,NDUFS6,NDUFB11,NDUFB9,SURF1,NDUFC2,NUBPL,SDHAF4,OXA1L,NDUFAF6,UQCRB,NDUFS2,NDUFV3,COX18,NDUFAF2,NDUFS4,NDUFB6,NDUFB8,NDUFV1,SDHAF2,NDUFS5,NDU…	TTC19,NDUFAF5,IMMP2L	NDUFAB1,COA1,NDUFS7,NDUFAF4,NDUFAF3,COA3,COX20
GO_PEPTIDE_METABOLIC_PROCESS	GO:0006518	653	Down	3.874333198784468e-6	9.971732067492161e-4	2	GCLC,UPF1,DHX33,GGCT,MGST1,RPS20,LARS2,SAMD4A,GLRX2,GCLM,VIM,MIPEP,IFNGR1,RPL26L1,CTNS,TPR,MRPS10,EIF2AK2,PUM2,MRPL43,GATB,YBX3,MRPS35,MRPS24,EIF4B,RPL18,HAGH,ABCA7,ZC3H15,ELAVL1,DHX29,RHOA,IARS2,ROCK1,FTSJ1,SRBD1,BCL3,PABPC1,EIF2B3,TCOF1,NCK2,RPL31,IGF2BP2,PICALM,MRPS34,EIF4G3,TNRC6C,MKNK1,DDX1,PSEN1,JMJD4,MRPL22,GEMIN5,NFE2L1,RPS5,NOA1,GSTP1,EIF3I,MTIF2,MGST2,EIF2AK1,MRPL28,ERO1B,PPP1R15A,OGFOD…	PUM2,TNRC6C,NFE2L1,PCSK5,ALKBH1,QKI,CPEB4,EPHA4,WARS2,NSUN4,DARS2,GGA3,AGO4,CPEB2,TOB1,TNIP1,ACE,ANPEP,IMMP2L,BACE1,NOTCH4,PATL2	RPL18,RPL31,MRPS34,MRPL22,RPS5,MRPL28,RPL6,RPLP0,RPS19,RPL18A,RPL28,RPL19,C1QBP,MRPL27,RPS13,MRPL51,RWDD1,RPS12,RPL24,SPCS1,EEF1B2,RPS15,RPL22,MRPS14,ZNF706,MRPS2,RPL5,MRPS12,CHAC1,MRPL47,BIN1,MRPL50,MRPL15,RPLP1,RPL13A,RPS8,CHAC2,RPS27A,RPL32,RPS3A,RPL10,RPL7,EIF3H,RPL7A,RPS3,SLC7A11,RPL30,EEF1A1,MALSU1,MRPL17,MRPL10,RPL8,MAGOH,RPL22L1,RPL9,RPS14,RPSA,PYM1,MRPL36,THOP1,MRPL52,RPLP2,TUFM,EIF3K,GA…
GO_MITOCHONDRIAL_ELECTRON_TRANSPORT_NADH_TO_UBIQUINONE	GO:0006120	45	Down	4.373082094908554e-6	0.0010813244083166605	5	NDUFAB1,NDUFS1,NDUFB4,COQ9,NDUFB2,DLD,NDUFB7,NDUFC1,NDUFS8,NDUFS7,PARK7,NDUFB3,NDUFA8,DNAJC15,NDUFA1,NDUFA5,NDUFA10,NDUFA2,ISCU,NDUFB5,NDUFAF1,NDUFA9,NDUFB10,NDUFS6,NDUFB11,NDUFB9,NDUFC2,PINK1,NDUFS2,NDUFV3,NDUFS4,NDUFB6,NDUFB8,NDUFV1,NDUFS5,NDUFA3,NDUFA11,NDUFV2,NDUFB1,NDUFA12,NDUFA6,NDUFA13,NDUFA4,NDUFS3,NDUFA7		NDUFAB1,COQ9,NDUFS7
GO_AMIDE_BIOSYNTHETIC_PROCESS	GO:0043604	661	Down	4.491031170661371e-6	0.0010813244083166605	2	GCLC,PDK4,UPF1,DHX33,PDK2,AGK,GGCT,RPS20,LARS2,ELOVL5,SAMD4A,GCLM,VIM,NSMAF,OTC,RPL26L1,TPR,MRPS10,EIF2AK2,PUM2,MRPL43,GATB,YBX3,MPC1,MRPS35,MRPS24,EIF4B,SPHK2,RPL18,HAGH,ZC3H15,ELAVL1,ELOVL1,TNFRSF1A,DHX29,RHOA,IARS2,ROCK1,PDK3,ACSL4,FTSJ1,SRBD1,BCL3,ASNS,PABPC1,EIF2B3,TCOF1,NCK2,RPL31,IGF2BP2,MRPS34,EIF4G3,ACAT1,ACACB,TNRC6C,MKNK1,DDX1,ARG2,JMJD4,MRPL22,GEMIN5,RPS5,NOA1,EIF3I,MTIF2,MGST2,EIF2AK…	PUM2,SPHK2,ACSL4,TNRC6C,PDPR,PCSK5,SPTLC2,ALKBH1,QKI,CPEB4,WARS2,NSUN4,DARS2,AGO4,SMPD2,CPEB2,TOB1,TNIP1,PDK1,B3GALT2,ELOVL7,NOTCH4,PATL2	RPL18,RPL31,MRPS34,MRPL22,RPS5,MRPL28,RPL6,RPLP0,CERS4,MTHFD1,RPS19,RPL18A,RPL28,RPL19,C1QBP,MRPL27,RPS13,MRPL51,RWDD1,RPS12,RPL24,EEF1B2,RPS15,RPL22,MRPS14,ZNF706,MRPS2,RPL5,ORMDL2,MRPS12,CHAC1,MRPL47,MRPL50,MRPL15,RPLP1,RPL13A,RPS8,CHAC2,RPS27A,RPL32,RPS3A,RPL10,RPL7,EIF3H,RPL7A,RPS3,SLC7A11,RPL30,EEF1A1,MALSU1,MRPL17,MRPL10,RPL8,MAGOH,RPL22L1,RPL9,RPS14,SPTSSA,RPSA,FASN,PYM1,MRPL36,MRPL52,RPLP…
GO_REGULATION_OF_CELLULAR_AMINO_ACID_METABOLIC_PROCESS	GO:0006521	52	Down	5.607126204168774e-6	0.0013078621871223666	2	PSMB1,PSMC4,PSMA4,ATP2B4,PSME4,PSMC5,PSME1,COMT,PSMD5,PSMD8,PSMC6,PSMA3,PSMC1,PSMB5,PSMA6,PSME2,PSMA7,PSMD10,PSMD7,OAZ1,PSMA2,PSMD3,PSMD11,PSMD9,PSMD14,ODC1,PARK7,PSMF1,PSMB2,PSMA1,PSME3,PSMB7,PSMB6,PSMA5,SLC7A11,AZIN1,SLC7A7,PSMD4,PSMB4,PSMC2,PSMD6,PSMC3,PSMD1,PSMD2,OAZ2,NQO1,PSMD13,PSMD12,PSMB8,PSMB10,PSMB9,PSMB3		PSMA4,PSMA3,PSMC1,PSMB7,PSMA5,SLC7A11,PSMD6
GO_NCRNA_PROCESSING	GO:0034470	334	Down	6.083174708891862e-6	0.0013759035159748138	2	LAS1L,ELAC2,RPUSD1,TSR3,UTP18,TFB1M,NSUN2,METTL1,TRIT1,MRTO4,NOP58,USP36,RIOK2,TARBP1,WDR3,WDR18,ADAT1,TRMT11,THUMPD1,RRP15,FTSJ1,CPSF1,HSD17B10,TRNT1,EXOSC7,EXOSC5,DDX1,DIS3,WBP11,DIMT1,SEPHS1,SRRT,NOP14,METTL2A,DDX18,XRN2,ESF1,TRMT6,PUS7,OSGEP,AGO1,PES1,SNU13,DDX17,RTCB,TRMU,ALKBH1,DICER1,NOP56,CDK5RAP1,RBFA,RIOK3,CSTF2,SUV39H1,INTS6,USB1,MTFMT,INTS9,POP1,INTS10,ERI1,PIH1D1,ERCC2,TRMT1,POP4,RPS…	DDX17,ALKBH1,NSUN4,DGCR8,AGO4,WDR36,MTO1,ADAR	METTL1,MRTO4,OSGEP,RPS19,NPM3,RPS15,RPF1,ERI3,RPL5,MPHOSPH6,UTP4,NOB1,RPS8,LYAR,NHP2,RPL7,RPL7A,TSEN2,WDR4,FAM207A,POLR3K,TFB2M,RPS14,TRMT61A,PUSL1,TP53RK,RRS1,NOP10,YBEY,RPL35A,INTS5,RPL14,ADAT2,LAGE3,RPL10A,KTI12,METTL6,QTRT1,WDR46,ZNHIT3
GO_CELLULAR_RESPIRATION	GO:0045333	151	Down	1.1889881957539077e-5	0.0026101787920903433	5	NDUFAB1,SLC25A13,COX10,UQCRC1,MDH1,COX15,BID,NDUFS1,AIFM2,CS,NDUFB4,MTFR1,IDH3G,SDHA,ME2,NOA1,COQ9,NDUFB2,DLD,FH,NDUFB7,ACO2,HIF1A,IDH3B,SLC25A14,TAZ,ETFB,OGDH,NDUFC1,NDUFS8,COX6A1,ALDH5A1,NNT,GPD2,NDUFS7,COQ10B,SLC25A12,COX7A2L,PARK7,SDHB,MTFR1L,NDUFB3,NDUFA8,NR4A3,DLST,IDE,DNAJC15,CAT,PIK3CA,ACO1,CISD1,NDUFA1,SLC25A23,PANK2,COX6B1,TRAP1,COX7C,UQCR11,NDUFA5,CBFA2T3,NDUFA10,COX4I1,COX7B,NDUFA2,PD…	PRDM16,DHTKD1,IMMP2L	NDUFAB1,COQ9,SLC25A14,NDUFS7,MDH2,UQCRQ,FXN,UQCRFS1,COX5A,CYC1,SHMT2
GO_RIBOSOMAL_SMALL_SUBUNIT_ASSEMBLY	GO:0000028	15	Down	1.4238677273316915e-5	0.0030364996333724988	3	RPS5,RPS19,RPS15,RPS10,MRPS7,ERAL1,ABT1,RPS14,RPSA,RPL38,RPS27,MRPS11,RPS27L,RRP7A,RPS28		RPS5,RPS19,RPS15,RPS14,RPSA
GO_MATURATION_OF_LSU_RRNA	GO:0000470	21	Down	2.935212710848693e-5	0.0060856743538262904	3	LAS1L,DDX18,PES1,SNU13,GTPBP4,FTSJ3,ZNHIT6,RPL35,WDR12,URB1,NHP2,RPL7L1,RPL7,RPL7A,NOL9,MRPL1,RSL1D1,RPF2,RPL10A,BOP1,ZNHIT3		NHP2,RPL7,RPL7A,RPL10A,ZNHIT3
GO_HUMORAL_IMMUNE_RESPONSE_MEDIATED_BY_CIRCULATING_IMMUNOGLOBULIN	GO:0002455	37	Up	3.425527837333505e-5	0.006829105186521715	6	BCL3,FCGR2B,PTPRC,C5,C1QBP,CD81,PTPN6,C7,CD46,CLU,C3,C1RL,SERPING1,C1QC,C1R,C2,C1QB,C1QA,HLA-DQB1,C1S,CD55,CFI,IGKC,IGKV4-1,IGLV1-51,IGLV1-44,IGLV3-21,IGLC2,IGLC3,TRBC2,IGHA1,IGHG1,IGHG3,IGHV3-23,IGKV3-20,IGKV1-5,IGKV3-15	PTPRC,CD81,CD46,IGKC,IGLV1-51,IGLV1-44,IGLV3-21,IGLC2,IGHA1,IGHV3-23,IGKV3-15	C1QBP
GO_CELLULAR_AMIDE_METABOLIC_PROCESS	GO:0043603	827	Down	3.476768449729705e-5	0.006829105186521715	2	GCLC,PDK4,UPF1,DHX33,PDK2,AGK,GGCT,AASS,MGST1,RPS20,LARS2,ELOVL5,SAMD4A,GLRX2,GCLM,VIM,MIPEP,IFNGR1,NSMAF,OTC,RPL26L1,CTNS,TPR,MRPS10,HEXB,GALC,EIF2AK2,PUM2,MRPL43,GATB,YBX3,MPC1,MRPS35,MRPS24,EIF4B,SPHK2,RPL18,HAGH,ABCA7,FAR2,ZC3H15,MTHFD2,ELAVL1,ELOVL1,TNFRSF1A,DHX29,RHOA,IARS2,ROCK1,PDK3,ACSL4,FTSJ1,SRBD1,BCL3,GBA2,ASNS,PABPC1,EIF2B3,TCOF1,NCK2,RPL31,IGF2BP2,PICALM,MRPS34,EIF4G3,ACAT1,ACACB,MC…	AASS,PUM2,SPHK2,ACSL4,TNRC6C,NFE2L1,PDPR,PCSK5,SPTLC2,ALKBH1,QKI,CPEB4,EPHA4,WARS2,NSUN4,DARS2,GGA3,AGO4,SMPD2,CPEB2,TOB1,TNIP1,PDK1,ACE,B3GALT2,ELOVL7,ANPEP,ACER2,IMMP2L,BACE1,NOTCH4,PATL2	RPL18,FAR2,MTHFD2,RPL31,MRPS34,MRPL22,RPS5,MRPL28,RPL6,RPLP0,CERS4,MTHFD1,RPS19,RPL18A,RPL28,RPL19,C1QBP,MRPL27,RPS13,MRPL51,RWDD1,ACOT13,RPS12,RPL24,SPCS1,EEF1B2,RPS15,RPL22,MRPS14,ZNF706,MRPS2,RPL5,ACOT9,ORMDL2,MRPS12,CHAC1,MRPL47,BIN1,MRPL50,MRPL15,GGH,RPLP1,RPL13A,RPS8,CHAC2,RPS27A,RPL32,RPS3A,RPL10,RPL7,EIF3H,RPL7A,RPS3,SLC7A11,RPL30,EEF1A1,MALSU1,MRPL17,MRPL10,RPL8,MAGOH,RPL22L1,RPL9,RPS14,…
GO_RNA_CATABOLIC_PROCESS	GO:0006401	355	Down	4.203247055021051e-5	0.008044368209917212	2	UPF1,PSMB1,RPS20,CSDE1,PSMC4,SLC11A1,SAMD4A,RNH1,VIM,RNASET2,TNFRSF1B,ZCCHC8,EDC4,PSMA4,MRTO4,THRAP3,PUM2,YBX3,RPL18,YBX1,ELAVL1,ROCK1,PSME4,SMG6,PABPC1,RPL31,IGF2BP2,EXOSC7,RBM7,MLH1,EXOSC5,TNRC6C,CNOT4,XPO1,TNPO1,DIS3,RPS5,PSMC5,CNOT3,KHSRP,XRN2,RPL6,RPLP0,FUS,PCBP4,PABPC4,TNRC6A,ALKBH5,PSME1,HNRNPC,AGO1,PSMD5,PSMD8,CIRBP,HNRNPM,GTPBP1,RPL3,TNRC6B,PSMC6,PSMA3,ZC3H14,PSMC1,PSMB5,APEX1,PSMA6,PSME…	SLC11A1,ZCCHC8,EDC4,PUM2,TNRC6C,XPO1,DDX6,NUDT12,SMG7,AGO4,TOB1,ATM,ANGEL2,PATL2	PSMA4,MRTO4,RPL18,RPL31,RPS5,RPL6,RPLP0,PSMA3,PSMC1,APEX1,RPS19,RPL18A,LSM5,RPL28,RPL19,RPS13,RPS12,RPL24,RPS15,RPL22,RPL5,DHX34,PSMB7,RPLP1,RPL13A,RPS8,PSMA5,RPS27A,RPL32,RPS3A,RPL10,RPL7,RPL7A,SCGB1A1,RPS3,RPL30,RPL8,MAGOH,PSMD6,RPL9,RPS14,RPSA,PYM1,LSM3,RPLP2,HNRNPA0,RPL35A,RPS23,RPL14,RPL12,RPL10A,LSM2
GO_ATP_SYNTHESIS_COUPLED_PROTON_TRANSPORT	GO:0015986	5	Down	4.750774998110252e-5	0.008864946146473731	2	VPS9D1,COX5B,STOML2,DNAJC30,CYC1		VPS9D1,DNAJC30,CYC1
GO_RIBONUCLEOPROTEIN_COMPLEX_SUBUNIT_ORGANIZATION	GO:0071826	174	Down	5.182338122688748e-5	0.009341167888606068	3	RBM5,GCFC2,LUC7L,STRAP,GEMIN8,CELF2,MRTO4,SFSWAP,DDX20,DHX8,NLE1,CLNS1A,SART3,XAB2,DDX1,HSP90AA1,GEMIN5,NUFIP1,RPS5,YTHDC1,EIF3I,RPL6,RPLP0,GEMIN2,AGO1,SRPK1,HSP90AB1,SF3A1,SNRPD3,TFIP11,EIF3L,SNU13,RPL3,EIF3D,PRMT5,SRSF5,EIF5,DICER1,PRPF6,CRNKL1,EIF3J,ZFAND1,EIF3E,PIH1D1,SF3A2,RPS19,PRPF31,EIF3B,SETX,EIF3A,LUC7L3,PRPF19,PTGES3,CPSF6,NOP2,SRSF9,MDN1,BRIX1,USP4,RPL24,RPS15,SF3B1,WDR77,ZNHIT6,PRPF3…	RBM5,SETX,PTBP2,AGO4,SNRNP200,ATM,ADAR	MRTO4,RPS5,RPL6,RPLP0,RPS19,BRIX1,RPL24,RPS15,RPL5,SNRPC,RPL13A,SNRPG,RPL10,EIF3H,RPS14,RPSA,EIF3K,RRS1,SNRPE,RPL12,MRPL20,ZNHIT3
GO_NCRNA_METABOLIC_PROCESS	GO:0034660	388	Down	5.2562841816915176e-5	0.009341167888606068	2	LAS1L,ELAC2,RPUSD1,TSR3,UTP18,LARS2,TFB1M,ZCCHC8,NSUN2,METTL1,TRIT1,MRTO4,NOP58,USP36,RC3H2,RIOK2,TARBP1,GATB,WDR3,WDR18,ADAT1,TRMT11,THUMPD1,RRP15,IARS2,FTSJ1,CPSF1,HSD17B10,TRNT1,EXOSC7,RBM7,EXOSC5,DDX1,DIS3,WBP11,DIMT1,SEPHS1,SRRT,NOP14,METTL2A,DDX18,KHSRP,XRN2,ESF1,TRMT6,PUS7,OSGEP,AGO1,PES1,SNU13,DDX17,RTCB,TRMU,ALKBH1,DICER1,NOP56,CDK5RAP1,RBFA,RIOK3,CSTF2,SUV39H1,INTS6,USB1,EARS2,MTFMT,INT…	ZCCHC8,RC3H2,DDX17,ALKBH1,WARS2,NSUN4,DARS2,DGCR8,AGO4,WDR36,MTO1,ADAR	METTL1,MRTO4,OSGEP,RPS19,NPM3,RPS15,RPF1,ERI3,RPL5,RAN,MPHOSPH6,UTP4,NOB1,RPS8,LYAR,NHP2,RPL7,RPL7A,TSEN2,NIFK,WDR4,FAM207A,POLR3K,TFB2M,RPS14,TRMT61A,PUSL1,TP53RK,RRS1,NOP10,YBEY,RPL35A,INTS5,RPL14,ADAT2,LAGE3,RPL10A,KTI12,METTL6,QTRT1,WDR46,ZNHIT3
GO_MATURATION_OF_SSU_RRNA_FROM_TRICISTRONIC_RRNA_TRANSCRIPT_SSU_RRNA_5_8S_RRNA_LSU_RRNA	GO:0000462	32	Down	6.108381285516992e-5	0.010603013468627635	3	NOP14,ERCC2,RPS16,RPS19,UTP6,BYSL,NOL10,HEATR1,RCL1,UTP20,RRP36,KRI1,NGDN,UTP3,UTP4,RPS8,ABT1,UTP23,DHX37,TSR2,FAM207A,RPS14,DCAF13,BMS1,BTRC,TSR1,RPS21,RRS1,MRPS11,TBL3,WDR46,GTF2H5		RPS19,UTP4,RPS8,FAM207A,RPS14,RRS1,WDR46
GO_POLYOL_TRANSPORT	GO:0015791	7	Up	8.594156946742497e-5	0.014578815329655907	1	SLC2A13,AQP7,AQP3,PGAP1,SLC5A3,SLC26A6,AQP1	SLC2A13,SLC5A3,SLC26A6
GO_RRNA_CONTAINING_RIBONUCLEOPROTEIN_COMPLEX_EXPORT_FROM_NUCLEUS	GO:0071428	14	Down	9.053125244360728e-5	0.015016117071979663	1	RIOK2,XPO1,NUP88,RPS15,RAN,LTV1,ZNF593,ABCE1,TSC1,NMD3,RRS1,NPM1,SDAD1,EIF6	XPO1	RPS15,RAN,ZNF593,RRS1
GO_REGULATION_OF_SMALL_GTPASE_MEDIATED_SIGNAL_TRANSDUCTION	GO:0051056	241	Up	1.0995509096313104e-4	0.01784140867280022	7	ALS2,ARHGAP33,ITGA3,FARP2,CYTH3,RHOBTB2,RALBP1,FAM13B,ARHGAP31,TIMP2,CUL3,TRIO,RTN4R,PREX2,ARAP2,ARHGAP6,KITLG,ARHGEF5,GDI2,ARFGEF1,MYO9A,RHOA,CDC42,MAP4K4,ARHGAP10,RHOBTB1,ARHGEF1,OPHN1,DNM2,ARHGAP28,GMIP,ARHGAP4,PLEKHG2,TGFB2,JAK2,ABL1,NRP1,MYO9B,CRKL,LZTR1,SGSM3,SOS2,ARHGAP5,ARFGAP1,FGD1,ARHGEF7,TSC2,PPP2CB,ARHGEF10,ARHGEF18,RASAL3,SYDE1,CYTH2,RASIP1,SIPA1L3,CADM4,RASA4,MET,CHN2,KANK1,RAPGEF1,…	ITGA3,CYTH3,TRIO,NRP1,ARHGEF18,CHN2,ARHGAP21,RASGRF2,MFN2,STMN1,RHOT1,CGNL1,EPS8,TIAM1,RACGAP1,ARHGEF3,SPRY3,PLEKHG5,HEG1,RALGAPA1,FGD6,SPATA13,CDC42SE1,ITSN2,ARHGEF15,ARHGAP19,LYN	ABL1,RASA4,ARHGDIB,ARHGAP32,RHOF,DYNLT1,GPR4,BCR,SPRY4
GO_PROTEIN_TARGETING	GO:0006605	369	Down	1.1301396212445779e-4	0.017947579006318146	1	M6PR,CROT,LAMP2,AGK,SEC62,RPS20,FYN,BID,AGPS,ZDHHC6,TOMM34,SEC63,MIPEP,PEX3,ZFYVE16,HSPA5,VPS13D,HOMER3,USP36,SEC61A1,ACAA1,RPL18,AP3D1,TRAM2,SEC61A2,TRAM1,NEDD4,RAB27A,CSNK2A2,RPL31,SREBF1,UBE2D1,LMAN1,TIMM21,RAB7A,HSP90AA1,AP4E1,RPS5,ZFAND6,HUWE1,ACOX3,RPL6,RPLP0,RNF31,CRAT,SH3GLB1,TIMM13,HPS4,MICALL1,TOMM22,FBXO7,TSPO,RPL3,SYNGR1,MIEF1,SAMM50,PMM1,AP4S1,VTI1B,TIMM9,SRP54,CHMP4B,ACOT8,ZDHHC15,L…	LAMP2,FYN,TRAM1,HUWE1,RNF31,LONP2,MON1B,MFN2,EXOC4,STOM,CACNB3,ZDHHC20,IMMP2L,AP3M1,LRRK2,KIF13B,TCAF1	RPL18,RPL31,RPS5,RPL6,RPLP0,MICALL1,TOMM22,TIMM9,NAGPA,PDCD5,RPS19,RPL18A,SEC61B,RPL28,RPL19,RPS13,RPS12,RPL24,SPCS1,RPS15,RPL22,RPL5,RPLP1,KATNB1,RPL13A,RPS8,RPS27A,RPL32,RPS3A,RPL10,RPL7,RPL7A,RPS3,TIMM8B,RPL30,DHRS4,UBE2J2,RPL8,PEX13,RPL9,RPS14,RPSA,TOMM5,ARIH2,RPLP2,RPL35A,RPS23,RPL14,RPL12,RPL10A,TIMM23
GO_ESTABLISHMENT_OF_PROTEIN_LOCALIZATION_TO_MEMBRANE	GO:0090150	270	Down	1.202478087751211e-4	0.01869853426453133	1	BAD,AGK,SEC62,RPS20,FYN,BID,ZDHHC6,SEC63,PEX3,HSPA5,GOPC,VAMP3,SEC61A1,RPL18,CASP8,TRAM2,SEC61A2,TRAM1,GRIPAP1,VPS35,RPL31,NSF,HSP90AA1,RPS5,RAB10,BAX,PPP1R13B,RPL6,RPLP0,TIMM13,GGA1,MICALL1,TOMM22,RPL3,MIEF1,SAMM50,GZMB,TIMM9,SRP54,ARFRP1,CHMP4B,UBL4A,ZDHHC15,GGA2,CSK,RAB11A,BMF,ZDHHC2,SGTA,PDCD5,RPS16,AKT2,BBC3,RPS19,RPL18A,SEC61B,MAPK8,RPL28,RPL19,YWHAE,RAB34,RPL34,RPS13,KRT18,C2CD5,RPS12,GOLP…	FYN,TRAM1,NSF,SPTBN1,RAB3GAP1,RAB3GAP2,OPTN,GGA3,EXOC4,STOM,CACNB3,RAB31,BBS1,ZDHHC20,TCAF1	RPL18,RPL31,RPS5,RPL6,RPLP0,MICALL1,TOMM22,TIMM9,PDCD5,RPS19,RPL18A,SEC61B,RPL28,RPL19,RPS13,KRT18,RPS12,RPL24,RPS15,RPL22,RPL5,RPLP1,RPL13A,RPS8,RPS27A,RPL32,RPS3A,RPL10,RPL7,RPL7A,RPS3,RPL30,RPL8,RPL9,RPS14,RPSA,RPLP2,RPL35A,RPS23,RPL14,RPL12,RPL10A
GO_REGULATION_OF_RAS_PROTEIN_SIGNAL_TRANSDUCTION	GO:0046578	169	Up	1.258442871626555e-4	0.019169423660858383	7	ALS2,ITGA3,FARP2,CYTH3,TIMP2,CUL3,TRIO,RTN4R,PREX2,KITLG,ARHGEF5,ARFGEF1,MAP4K4,ARHGEF1,OPHN1,DNM2,PLEKHG2,TGFB2,JAK2,ABL1,NRP1,MYO9B,CRKL,LZTR1,SGSM3,SOS2,ARFGAP1,FGD1,ARHGEF7,PPP2CB,ARHGEF10,ARHGEF18,RASAL3,CYTH2,RASIP1,CADM4,RASA4,MET,KANK1,RAPGEF1,DNMBP,GBF1,SHOC2,CYTH1,TNFAIP1,ARHGEF17,CBL,MADD,KCTD10,ARHGDIB,ARFGEF3,RASGRF2,BCL6,ECT2,ARHGEF26,SOS1,RALGPS2,ARHGEF2,MFN2,SSX2IP,STMN1,APOA1,MAP…	ITGA3,CYTH3,TRIO,NRP1,ARHGEF18,RASGRF2,MFN2,STMN1,EPS8,TIAM1,ARHGEF3,SPRY3,PLEKHG5,HEG1,FGD6,SPATA13,CDC42SE1,ITSN2,ARHGEF15,LYN	ABL1,RASA4,ARHGDIB,DYNLT1,GPR4,BCR,SPRY4
GO_PTERIDINE_CONTAINING_COMPOUND_METABOLIC_PROCESS	GO:0042558	24	Down	1.6174386925145383e-4	0.02414512480185703	2	MTHFD2,MTHFD1,FOLR1,SPR,MTR,MTHFD1L,MTRR,GCH1,PCBD2,MTHFS,FPGS,GGH,ATIC,PTS,QDPR,GART,MTHFD2L,SLC25A32,PCBD1,TYMS,SHMT1,MTHFR,SHMT2,DHFR		MTHFD2,MTHFD1,GGH,SHMT2
GO_REGULATION_OF_CELLULAR_AMINE_METABOLIC_PROCESS	GO:0033238	60	Down	1.6584304899945748e-4	0.02427161799474413	2	PSMB1,PSMC4,PSMA4,ATP2B4,PSME4,VPS35,PSMC5,PSME1,COMT,PSMD5,PSMD8,PSMC6,PSMA3,PSMC1,PSMB5,PSMA6,PSME2,PSMA7,PSMD10,PSMD7,OAZ1,PSMA2,PSMD3,PSMD11,PSMD9,PSMD14,ODC1,PARK7,PSMF1,PSMB2,PNKD,PSMA1,PSME3,PSMB7,PSMB6,PSMA5,PAOX,SLC7A11,NR4A2,AZIN1,SLC7A7,PSMD4,PSMB4,ITGB2,PSMC2,PSMD6,HPRT1,PSMC3,ITGAM,PSMD1,PSMD2,OAZ2,NQO1,ABAT,PSMD13,PSMD12,PSMB8,PSMB10,PSMB9,PSMB3	NR4A2	PSMA4,PSMA3,PSMC1,PSMB7,PSMA5,SLC7A11,PSMD6
GO_REGULATION_OF_RHO_PROTEIN_SIGNAL_TRANSDUCTION	GO:0035023	97	Up	1.7387365810259066e-4	0.024957557386110323	7	ALS2,ITGA3,FARP2,CUL3,TRIO,RTN4R,PREX2,ARHGEF5,ARHGEF1,OPHN1,PLEKHG2,ABL1,NRP1,MYO9B,SOS2,FGD1,ARHGEF7,ARHGEF10,ARHGEF18,RASIP1,MET,KANK1,DNMBP,TNFAIP1,ARHGEF17,KCTD10,ARHGDIB,RASGRF2,BCL6,ECT2,ARHGEF26,SOS1,ARHGEF2,STMN1,APOA1,PLEKHG1,PREX1,MCF2L,FGD3,F2RL3,ARHGEF6,APOE,EPS8L1,ARHGEF9,RAF1,ARHGEF11,VAV3,RAC1,FLOT1,ARRB1,FGD4,LPAR6,GPR65,ARHGDIA,ARHGEF19,ABL2,GPR17,TIAM2,ITGB1,EPS8,FARP1,OBSCN,FG…	ITGA3,TRIO,NRP1,ARHGEF18,RASGRF2,STMN1,EPS8,TIAM1,ARHGEF3,PLEKHG5,HEG1,FGD6,SPATA13,CDC42SE1,ITSN2,ARHGEF15	ABL1,ARHGDIB,GPR4,BCR
GO_PURINE_NUCLEOBASE_BIOSYNTHETIC_PROCESS	GO:0009113	11	Down	1.8956363067402086e-4	0.026696281874545126	2	MTHFD1,MTHFD1L,PAICS,PPAT,PRPS1,GART,GMPS,HPRT1,SHMT1,ADA,APRT		MTHFD1,PAICS,PPAT
GO_AEROBIC_ELECTRON_TRANSPORT_CHAIN	GO:0019646	14	Down	1.971609724110141e-4	0.027252027742144618	5	COX10,COX15,COX6A1,COX7A2L,COX6B1,COX7C,COX4I1,COX7B,COX5B,COX6C,CYCS,COX8A,COX5A,NDUFA4		COX5A
GO_MATURATION_OF_SSU_RRNA	GO:0030490	44	Down	2.3613466305737646e-4	0.032045620455641056	3	TSR3,RIOK2,NOP14,RIOK3,ERCC2,RPS16,RPS19,UTP6,BYSL,NOL10,HEATR1,RCL1,UTP20,RRP36,RIOK1,KRI1,NGDN,NOL11,UTP3,NAT10,UTP4,NOB1,RPS8,ABT1,UTP23,DHX37,SRFBP1,TSR2,FAM207A,HELQ,LSM6,RPS14,DCAF13,BMS1,BTRC,TSR1,RPS21,RRS1,MRPS11,TBL3,WDR46,RPS28,GTF2H5,DDX52		RPS19,UTP4,NOB1,RPS8,FAM207A,RPS14,RRS1,WDR46
GO_ANAPHASE_PROMOTING_COMPLEX_DEPENDENT_CATABOLIC_PROCESS	GO:0031145	72	Down	2.443245403291898e-4	0.03256497087530486	2	CDC27,PSMB1,PSMC4,CUL3,PSMA4,ANAPC4,PSME4,UBE2D1,PSMC5,ANAPC5,PSME1,CDC23,PSMD5,PSMD8,PSMC6,PSMA3,PSMC1,PSMB5,PSMA6,PSME2,PSMA7,PSMD10,PSMD7,FBXO31,FZR1,PSMA2,UBE2S,PSMD3,PSMD11,ANAPC15,PSMD9,FBXO5,PSMD14,CDK2,PSMF1,PSMB2,PSMA1,CDC16,PSME3,CCNB1,PSMB7,ANAPC11,PSMB6,PSMA5,RPS27A,UBC,ANAPC1,BUB3,PSMD4,PSMB4,PSMC2,PSMD6,MAD2L1,ANAPC10,PTTG1,PSMC3,ANAPC16,UBE2E1,CDK1,UBB,PSMD1,PSMD2,ANAPC2,CDC26,PSMD…	ANAPC4,ANAPC5	PSMA4,PSMA3,PSMC1,PSMB7,PSMA5,RPS27A,PSMD6
GO_RESPIRATORY_CHAIN_COMPLEX_IV_ASSEMBLY	GO:0008535	23	Down	2.634906690627481e-4	0.034503409717269326	3	COX10,COX15,BCS1L,TIMM21,COA1,FASTKD3,SCO2,SCO1,COX16,COX17,SURF1,OXA1L,COX18,COA6,COX14,COA4,COA5,COA3,COX20,PET100,PET117,COX19,SMIM20		COA1,COA3,COX20
GO_HISTONE_H3_K9_MODIFICATION	GO:0061647	39	Up	2.702422921605481e-4	0.03477738739114364	3	KDM1A,JARID2,BRCA1,ARID4A,ARID4B,SPHK2,SIRT6,RIF1,ATRX,MECOM,DNMT3B,SIRT1,SMARCB1,SUV39H1,PIH1D1,KDM4C,GATA3,ZNF451,KAT2B,KDM3A,ASH1L,KMT2A,DNMT1,ZNF304,SETDB2,PRDM5,SMAD4,PRDM16,SETDB1,SETD7,SUV39H2,CRTC2,LMNA,SETD5,MECP2,ZNF274,EHMT1,NAP1L2,EHMT2	ARID4A,ARID4B,SPHK2,MECOM,DNMT3B,ZNF451,KMT2A,PRDM5,PRDM16
GO_NEGATIVE_REGULATION_OF_LEUKOCYTE_MEDIATED_CYTOTOXICITY	GO:0001911	13	Up	2.776105039498551e-4	0.035120081381046074	6	FCGR2B,CEACAM1,PTPRC,PPP3CB,ARRB2,CRK,IL7R,LGALS9,SERPINB9,MICA,HLA-E,HLA-G,HLA-F	PTPRC,LGALS9,SERPINB9,HLA-E
GO_EPITHELIAL_CELL_DIFFERENTIATION_INVOLVED_IN_KIDNEY_DEVELOPMENT	GO:0035850	25	Up	3.2659672355260115e-4	0.040628632409943584	8	WWTR1,MEF2C,PDGFB,JAG1,GATA3,ACTA2,STAT1,BMP4,PODXL,NOTCH2,YAP1,IQGAP1,NOTCH1,MYO1E,KLF15,CTNNB1,MTSS1,LAMB2,CD34,BASP1,GPR4,PRKX,MAGI2,FAT4,CD24	MEF2C,JAG1,STAT1,IQGAP1,CD34	GPR4
GO_NEGATIVE_REGULATION_OF_LYMPHOCYTE_MEDIATED_IMMUNITY	GO:0002707	21	Up	3.3740176540076374e-4	0.04128470126149673	6	HFE,PARP3,FCGR2B,THOC1,CEACAM1,PTPRC,SMAD7,PPP3CB,PTPN6,DUSP22,BCL6,NDFIP1,ARRB2,CRK,IL7R,LGALS9,SERPINB9,MICA,HLA-E,HLA-G,HLA-F	HFE,PTPRC,LGALS9,SERPINB9,HLA-E
GO_MITOCHONDRIAL_RESPIRATORY_CHAIN_COMPLEX_IV_ASSEMBLY	NA	20	Down	3.5136222125661327e-4	0.04185099625372038	NA	BCS1L,TIMM21,COA1,FASTKD3,SCO2,SCO1,COX16,COX17,SURF1,OXA1L,COX18,COX14,COA4,COA5,COA3,COX20,PET100,PET117,COX19,SMIM20		COA1,COA3,COX20
GO_RENAL_FILTRATION	GO:0097205	19	Up	3.5324393944056586e-4	0.04185099625372038	9	ITGA3,CYBA,ADGRF5,MCAM,PDGFB,JCHAIN,TBC1D8B,SULF1,GJA1,MYO1E,CD34,F2R,GAS6,XPNPEP3,SULF2,IGHA1,EMP2,IGKV3-20,GJA5	ITGA3,JCHAIN,SULF1,CD34,XPNPEP3,SULF2,IGHA1	GJA1
GO_SPLICEOSOMAL_SNRNP_ASSEMBLY	GO:0000387	38	Down	3.831307702649943e-4	0.04468262608215496	3	STRAP,GEMIN8,DDX20,CLNS1A,SART3,GEMIN5,GEMIN2,SNRPD3,PRMT5,PRPF6,PRPF31,PRPF19,USP4,WDR77,PRPF3,COIL,SNRPC,SNRPD2,SNRPB,LSM4,AAR2,PRMT7,TGS1,SNRPF,GEMIN7,SNRPG,GEMIN6,SRSF12,SNRPD1,CD2BP2,SNUPN,SMN1,PRPF8,SART1,GEMIN4,SNRPE,SRSF10,SMN2		SNRPC,SNRPG,SNRPE
GO_TETRAHYDROFOLATE_INTERCONVERSION	GO:0035999	9	Down	3.9858699037952246e-4	0.04531349459118064	2	MTHFD2,MTHFD1,MTHFD1L,MTHFS,MTHFD2L,TYMS,SHMT1,MTHFR,SHMT2		MTHFD2,MTHFD1,SHMT2
GO_CELL_DIFFERENTIATION_INVOLVED_IN_KIDNEY_DEVELOPMENT	GO:0061005	29	Up	4.0068202612780307e-4	0.04531349459118064	8	WWTR1,MEF2C,PDGFB,JAG1,GLI3,GATA3,ACTA2,HES1,STAT1,BMP4,GLIS2,PODXL,NOTCH2,YAP1,IQGAP1,NOTCH1,MYO1E,KLF15,CTNNB1,MTSS1,LAMB2,CD34,BASP1,GPR4,PRKX,PTCH1,MAGI2,FAT4,CD24	MEF2C,JAG1,STAT1,IQGAP1,CD34	GLIS2,GPR4
GO_AEROBIC_RESPIRATION	GO:0009060	70	Down	4.2871656866615095e-4	0.04776030550036046	5	COX10,UQCRC1,MDH1,COX15,CS,MTFR1,IDH3G,SDHA,ME2,DLD,FH,ACO2,HIF1A,IDH3B,SLC25A14,OGDH,NDUFS8,COX6A1,NNT,NDUFS7,COX7A2L,SDHB,MTFR1L,DLST,IDE,CAT,ACO1,PANK2,COX6B1,COX7C,CBFA2T3,COX4I1,COX7B,PDHA1,BLOC1S1,COX5B,SUCLA2,IREB2,IDH1,UQCRC2,SIRT3,SDHC,MDH2,SURF1,DLAT,ME3,OXA1L,UQCRB,SUCLG1,COX6C,FXN,VCP,IDH3A,SDHAF2,PDHB,CYCS,SUCLG2,UQCRH,BNIP3,COX8A,COX5A,FAHD1,DHTKD1,IDH2,SHMT2,UQCR10,NDUFA4,SDHD,UQCR…	DHTKD1	SLC25A14,NDUFS7,MDH2,FXN,COX5A,SHMT2
GO_PROTEASOMAL_UBIQUITIN_INDEPENDENT_PROTEIN_CATABOLIC_PROCESS	GO:0010499	20	Down	4.3851067185566645e-4	0.04813299492251021	2	PSMB1,PSMA4,PSME4,PSMA3,PSMB5,PSMA6,PSMA7,PSMA2,NFE2L2,PSMB2,PSMA1,PSMB7,PSMB6,PSMA5,PSMB4,ENC1,PSMB8,PSMB10,PSMB9,PSMB3		PSMA4,PSMA3,PSMB7,PSMA5
GO_NEGATIVE_REGULATION_OF_CELL_KILLING	GO:0031342	14	Up	4.481771077149018e-4	0.04848107147802938	6	FCGR2B,CEACAM1,PTPRC,HSP90AB1,PPP3CB,ARRB2,CRK,IL7R,LGALS9,SERPINB9,MICA,HLA-E,HLA-G,HLA-F	PTPRC,LGALS9,SERPINB9,HLA-E
GO_CELLULAR_NITROGEN_COMPOUND_CATABOLIC_PROCESS	GO:0044270	472	Down	4.7197545640807525e-4	0.04965374053580665	2	ENPP4,UPF1,PSMB1,RPS20,CSDE1,PSMC4,DNASE1L1,SLC11A1,SAMD4A,RNH1,DERA,TYMP,VIM,RNASET2,TNFRSF1B,ZCCHC8,EDC4,PSMA4,MRTO4,THRAP3,ENTPD2,PUM2,YBX3,RPL18,NTHL1,YBX1,PDE4A,ELAVL1,ROCK1,PSME4,SMG6,PABPC1,RPL31,PDE8A,IGF2BP2,ACAT1,EXOSC7,RBM7,MLH1,UNG,NT5C2,EXOSC5,TNRC6C,CNOT4,XPO1,TNPO1,DIS3,RPS5,BAX,PSMC5,CNOT3,KHSRP,XRN2,RPL6,RPLP0,FUS,BLVRB,PCBP4,PABPC4,TNRC6A,ALKBH5,PSME1,HNRNPC,AGO1,PSMD5,ACOT7,PSM…	ENPP4,SLC11A1,ZCCHC8,EDC4,PUM2,PDE4A,NT5C2,TNRC6C,XPO1,CDADC1,DDX6,PDE10A,NUDT12,PDE4D,SMG7,APAF1,AGO4,ENTPD1,TOB1,ATM,TET2,ANGEL2,PATL2	PSMA4,MRTO4,RPL18,RPL31,RPS5,RPL6,RPLP0,PSMA3,PSMC1,APEX1,AHCY,RPS19,RPL18A,LSM5,RPL28,RPL19,RPS13,RPS12,RPL24,RPS15,RPL22,ERI3,RPL5,NT5C3A,ITPA,TST,DHX34,NT5E,PSMB7,RPLP1,RPL13A,RPS8,PSMA5,RPS27A,RPL32,RPS3A,RPL10,RPL7,RPL7A,SCGB1A1,RPS3,RPL30,RPL8,MAGOH,PSMD6,RPL9,RPS14,NUDT5,RPSA,ADPRM,PYM1,LSM3,SMPDL3A,RPLP2,HNRNPA0,RPL35A,RPS23,RPL14,RPL12,RPL10A,LSM2,GPX1
GO_NUCLEOBASE_BIOSYNTHETIC_PROCESS	GO:0046112	18	Down	4.723225586873355e-4	0.04965374053580665	2	CTPS2,CAD,MTHFD1,DHODH,UMPS,MTHFD1L,PAICS,PPAT,PRPS1,GART,CMPK1,GMPS,HPRT1,CTPS1,SHMT1,ADA,MTOR,APRT		MTHFD1,UMPS,PAICS,PPAT
GO_PROTEIN_IMPORT_INTO_MITOCHONDRIAL_MATRIX	GO:0030150	18	Down	4.810526677667854e-4	0.04986912655849009	1	TIMM21,TIMM44,TIMM50,GRPEL1,DNAJC15,ROMO1,TIMM17B,TOMM40,TIMM17A,TOMM40L,GRPEL2,TOMM20,TOMM7,TIMM23B,DNAJC19,DNLZ,PAM16,TIMM23		TIMM23
GO_TRNA_PROCESSING	GO:0008033	119	Down	4.895011396938329e-4	0.04999204059688274	2	ELAC2,NSUN2,METTL1,TRIT1,TARBP1,ADAT1,TRMT11,THUMPD1,FTSJ1,CPSF1,HSD17B10,TRNT1,DDX1,SEPHS1,METTL2A,TRMT6,PUS7,OSGEP,RTCB,TRMU,ALKBH1,CDK5RAP1,CSTF2,MTFMT,POP1,TRMT1,POP4,DUS4L,PTCD1,TRDMT1,ELP4,PUS3,THG1L,THADA,TRMT1L,TRMT13,METTL8,MOCS3,AARS2,RPP40,TRMT5,OSGEPL1,GTPBP3,GRSF1,ELP3,THUMPD3,ANKRD16,ELP2,MTO1,NAT10,C2orf49,TRMO,ALKBH8,THUMPD2,SSB,ELAC1,DUS3L,CTU1,TPRKB,TRMT10A,FARS2,CDKAL1,RPP30,TR…	ALKBH1,MTO1	METTL1,OSGEP,TSEN2,WDR4,POLR3K,TRMT61A,PUSL1,TP53RK,ADAT2,LAGE3,KTI12,METTL6,QTRT1
GO_MITOCHONDRIAL_ELECTRON_TRANSPORT_UBIQUINOL_TO_CYTOCHROME_C	GO:0006122	13	Down	4.956338430023208e-4	0.04999204059688274	5	UQCRC1,UQCR11,UQCRC2,UQCRB,UQCRQ,UQCRFS1,MECP2,CYCS,UQCRH,CYC1,UQCR10,UQCC3,UQCRHL		UQCRQ,UQCRFS1,CYC1
