## Extended Data Table 7 for "An integrated cell atlas of the human lung in health and disease": EC_capillary-age-GO_BP-Total.tsv

GeneSet	GOID	NGenes	Direction	PValue	FDR	Cluster	Genes	DEUp	DEDown
GO_COTRANSLATIONAL_PROTEIN_TARGETING_TO_MEMBRANE	GO:0006613	99	Up	1.4764145640309846e-14	1.1049486597207888e-10	1	SEC62,RPS20,SEC63,SEC61A1,RPL18,TRAM2,SEC61A2,TRAM1,RPL31,RPS5,RPL6,RPLP0,RPL3,SRP54,RPS16,RPS19,RPL18A,SEC61B,RPL28,RPL19,RPL34,RPS13,RPS12,RPL24,SSR3,RPS15,RPL22,RPS25,RPL21,RPL5,RPS10,SSR1,RPL23,RPS4Y1,RPL36,RPL27,RPS15A,RPL35,RPS6,RPLP1,RPS24,SRP14,RPS2,RPS11,RPL13A,RPL11,RPS8,SRP9,RPS27A,RPL32,RPS3A,RPL37,RPL10,RPL7,RPL7A,RPS3,SRP19,RPL30,ZFAND2B,RPL8,RPL26,RPL29,SSR2,RPL9,RPS14,RPL27A,RPL13…	RPLP0,RPL19,RPS2,RPS8,RPL10,RPL8,RPL10A	SEC61A2
GO_ESTABLISHMENT_OF_PROTEIN_LOCALIZATION_TO_ENDOPLASMIC_RETICULUM	GO:0072599	110	Up	6.486450332444865e-13	2.4272297144008683e-9	1	SEC62,RPS20,SEC63,HSPA5,SEC61A1,RPL18,TRAM2,SEC61A2,TRAM1,RPL31,RPS5,RAB10,RPL6,RPLP0,RPL3,PMM1,SRP54,CHMP4B,SGTA,RPS16,RPS19,RPL18A,SEC61B,RPL28,RPL19,RPL34,RPS13,RPS12,RPL24,SSR3,SPCS1,RPS15,RAB3GAP1,RPL22,RPS25,SPCS2,RAB3GAP2,RPL21,RPL5,RPS10,RPL23,SPCS3,RPS4Y1,RPL36,RPL27,SEC61G,RPS15A,RPL35,RPS6,RPLP1,RPS24,SRP14,PMM2,RPS2,RPS11,RPL13A,RPL11,RPS8,SRP9,RPS27A,RPL32,RPS3A,RPL37,RPL10,RPL7,RPL7…	RPLP0,RPL19,SPCS1,RPS2,RPS8,RPL10,RPL8,RPL10A	SEC61A2
GO_RIBOSOMAL_LARGE_SUBUNIT_BIOGENESIS	GO:0042273	63	Up	1.265818326459181e-11	3.157794785073503e-8	2	LAS1L,RPL26L1,NOP16,MRTO4,NLE1,DDX18,RPL6,RPLP0,PES1,SNU13,RPL3,GTPBP4,FTSJ3,NOP2,PAK1IP1,MDN1,BRIX1,RPL24,ZNHIT6,EBNA1BP2,FASTKD2,GTF3A,RPL5,PPAN,DHX30,NIP7,WDR74,RPL35,RSL24D1,WDR12,URB1,RPL11,NVL,NHP2,RPL7L1,RPL10,RPL7,SURF6,RPL7A,HEATR3,MALSU1,RPL26,NOL9,MRPL1,RSL1D1,RPL38,ZNF622,MRPL11,RRS1,NPM1,DDX28,RPL35A,RPL14,NOC2L,RPF2,RPL12,RPL23A,SDAD1,RPL10A,EIF6,MRPL20,BOP1,ZNHIT3	RPLP0,GTPBP4,FTSJ3,RPL10,NOL9,ZNF622,RRS1,RPL10A
GO_PROTEIN_LOCALIZATION_TO_ENDOPLASMIC_RETICULUM	GO:0070972	131	Up	2.0580172686737704e-11	3.850550309688625e-8	1	SEC62,RPS20,SEC63,HSPA5,SEC61A1,RPL18,TRAM2,SEC61A2,TRAM1,RPL31,BCAP29,RPS5,RAB10,PPP1R15A,RPL6,RPLP0,KDELR3,RPL3,PMM1,SRP54,CHMP4B,VAPA,SGTA,RPS16,RPS19,KDELR1,RPL18A,SEC61B,GBF1,RPL28,RPL19,RPL34,RPS13,RPS12,RPL24,SSR3,SPCS1,RPS15,RTN4,RAB3GAP1,RPL22,RPS25,SPCS2,ANKRD13C,RAB3GAP2,SEC16B,RPL21,RPL5,RPS10,RPL23,SPCS3,RPS4Y1,RPL36,RPL27,SEC61G,RPS15A,UBAC2,OS9,KDELR2,RPL35,RPS6,RPLP1,RPS24,SRP14,P…	RPLP0,RPL19,SPCS1,RPS2,RPS8,RPL10,RPL8,RPL10A	SEC61A2,SEC16A
GO_TRANSLATIONAL_INITIATION	GO:0006413	181	Up	2.2689415199686868e-10	3.39615166708913e-7	3	DHX33,RPS20,TPR,EIF2AK2,EIF4B,RPL18,DHX29,PABPC1,EIF2B3,NCK2,RPL31,EIF4G3,DDX1,RPS5,EIF3I,MTIF2,EIF2AK1,PPP1R15A,RPL6,RPLP0,EIF3L,RPL3,EIF3D,ALKBH1,EIF5,FMR1,DNAJC3,MTFMT,EIF3J,EIF3E,RPS16,RPS19,RPL18A,HSPB1,EIF3B,EIF4H,EIF3A,RPL28,RPL19,RPS6KB1,RPL34,EIF4G2,RPS13,EIF2B1,RPS12,RPL24,NCBP2,EIF1B,EIF4G1,EIF2B4,RPS15,RPL22,RPS25,GLE1,EIF2B2,PAIP2,COPS5,KHDRBS1,RPL21,MTIF3,RPL5,AGO2,PAIP2B,RPS10,MIF4…	DDX1,RPLP0,EIF3D,DNAJC3,RPL19,RPS2,RPS8,RPL10,EIF3H,RPL8,EIF3F,RPL10A	AGO2,YTHDF3
GO_NUCLEAR_TRANSCRIBED_MRNA_CATABOLIC_PROCESS_NONSENSE_MEDIATED_DECAY	GO:0000184	119	Up	1.3613365897099258e-9	1.698040506231514e-6	3	UPF1,RPS20,RPL18,SMG6,PABPC1,RPL31,RPS5,RPL6,RPLP0,RPL3,GSPT1,EIF3E,RPS16,RPS19,PPP2R1A,RPL18A,SMG9,RPL28,RPL19,CASC3,RPL34,RPS13,MAGOHB,RPS12,PPP2CA,RPL24,NCBP2,EIF4G1,RPS15,RPL22,SMG7,RPS25,ETF1,RPL21,RPL5,RPS10,UPF3B,RPL23,RPS4Y1,RPL36,HELZ2,RPL27,CTIF,RPS15A,DHX34,NCBP1,RPL35,RPS6,RPLP1,RPS24,PARN,RPS2,EIF4A3,RPS11,RPL13A,RPL11,RPS8,RPS27A,RPL32,RPS3A,RPL37,RPL10,RPL7,RPL7A,RPS3,DCP1B,UPF2,NB…	RPLP0,RPL19,RPS2,RPS8,RPL10,RPL8,RPL10A	PARN
GO_RIBOSOME_BIOGENESIS	GO:0042254	268	Up	4.419221060293347e-9	4.7247786307479155e-6	2	LAS1L,RPUSD1,TSR3,UTP18,TFB1M,RPL26L1,NOP16,MRTO4,NOP58,USP36,RIOK2,WDR3,WDR18,THUMPD1,RRP15,NLE1,EXOSC7,EXOSC5,MRPL22,XPO1,DIS3,RPS5,WBP11,RRN3,DIMT1,NOP14,DDX18,XRN2,RPL6,ESF1,RPLP0,PES1,SNU13,DDX17,RPL3,MTG2,NOP56,RBFA,RIOK3,SUV39H1,ERI1,PIH1D1,ERCC2,POP4,RPS16,FBL,RPS19,DDX49,GTPBP10,EXOSC3,NPM3,GTPBP4,NUP88,C1QBP,FTSJ3,UTP6,GAR1,FRG1,KRR1,NOP2,PAK1IP1,MDN1,BYSL,DROSHA,BRIX1,RPL24,RRP9,RPS15,…	TSR3,RPLP0,GTPBP4,FTSJ3,RRP9,DDX54,DDX56,RPS2,RPS8,ABT1,RPL10,MTERF3,NOL9,TFB2M,ZNF622,EXOSC4,RRS1,RPL10A	TSC1,ZCCHC4,DDX47
GO_REGULATION_OF_CELLULAR_AMINO_ACID_METABOLIC_PROCESS	GO:0006521	54	Up	8.358178807887912e-9	7.819076274779142e-6	3	PSMB1,PSMC4,PSMA4,ATP2B4,PSME4,PSMC5,SIRT4,PSME1,COMT,PSMD5,PSMD8,PSMC6,PSMA3,PSMC1,PSMB5,PSMA6,PSME2,PSMA7,PSMD10,PSMD7,OAZ1,PSMA2,PSMD3,PSMD11,PSMD9,PSMD14,ODC1,PARK7,PSMF1,PSMB2,PSMA1,PSME3,PSMB7,PSMB6,PSMA5,OAZ3,SLC7A11,AZIN1,SLC7A7,PSMD4,PSMB4,PSMC2,PSMD6,PSMC3,PSMD1,PSMD2,OAZ2,NQO1,PSMD13,PSMD12,PSMB8,PSMB10,PSMB9,PSMB3	PSMC4,PARK7,PSMB6,PSMD12
GO_VIRAL_GENE_EXPRESSION	GO:0019080	189	Up	1.2947488549510947e-8	1.076655603383777e-5	3	POLR2J,RPS20,PTBP1,NUP160,POLR2B,TPR,RSF1,NDC1,CTDP1,RPL18,TAF11,NUP133,NUCKS1,RPL31,NUP37,MID2,CCNT2,RPS5,REST,SEH1L,RPL6,RPLP0,TFAP4,NUP50,AAAS,NUP188,POLR2E,SMARCB1,EIF3L,POLR2F,RPL3,EIF3D,EP300,SNW1,RAE1,NELFCD,NUP93,POLR2C,MON1B,RPS16,POLR2I,RPS19,RPL18A,USF2,HPN,EIF3B,TRIM14,EIF3A,RPL28,RPL19,NUP88,RPL34,RPS13,NUP98,NUP107,RPS12,NUP155,RPL24,SPCS1,RPS15,RPL22,HDAC1,TRIM62,RPS25,TRIM32,NUP43…	RPLP0,EIF3D,RPL19,SPCS1,HDAC1,NUP43,NUP85,RPS2,IFITM3,RPS8,RPL10,RPL8,EIF3F,RPL10A	CCNT2,EP300,NUP205,TRIM27
GO_RIBOSOME_ASSEMBLY	GO:0042255	53	Up	1.8215020803412032e-8	1.3632121569273565e-5	2	MRTO4,NLE1,MRPL22,RPS5,RPL6,RPLP0,RPL3,RPS19,C1QBP,NOP2,MDN1,BRIX1,RPL24,RPS15,NSUN4,FASTKD2,MTERF4,MRPS2,RPL5,RPS10,MRPS7,SBDS,PPAN,DHX30,ERAL1,NIP7,RSL24D1,RPL11,EIF2A,ABT1,RPL10,MTERF3,RPS14,RPSA,RPL38,MRPL11,RPS27,RRS1,NPM1,MRPS11,DDX28,RPS27L,RRP7A,RPF2,RPL12,RPL23A,DDX3X,RPS28,PWP2,EIF6,MRPL20,MPV17L2,BOP1	RPLP0,ABT1,RPL10,MTERF3,RRS1
GO_PROTEIN_TARGETING_TO_MEMBRANE	GO:0006612	174	Up	4.346242408804165e-8	2.9570252897718517e-5	1	SEC62,RPS20,FYN,ZDHHC6,SEC63,PEX3,HSPA5,SEC61A1,RPL18,TRAM2,SEC61A2,TRAM1,RPL31,RPS5,RPL6,RPLP0,MICALL1,RPL3,MIEF1,SRP54,CHMP4B,ZDHHC15,CEMIP,ZDHHC2,SGTA,RPS16,AKT2,RPS19,RPL18A,SEC61B,RPL28,RPL19,RPL34,RPS13,C2CD5,RPS12,ARL6,RPL24,SSR3,RPS15,ICMT,RPL22,RPS25,ITGB1BP1,PEX16,RPL21,RPL5,VAMP7,RPS10,SSR1,RPL23,RAB3IP,RPS4Y1,RPL36,RPL27,EXOC4,INPP5K,RPS15A,ZDHHC4,RTP4,RPL35,RPS6,SDCBP,RPLP1,RPS24,PEX…	RPLP0,CEMIP,RPL19,RPS2,RPS8,RPL10,RPL8,RPL10A	SEC61A2,PARD3,ZDHHC20
GO_REGULATION_OF_CELLULAR_AMINE_METABOLIC_PROCESS	GO:0033238	63	Up	7.031635165868241e-8	4.385396465113159e-5	3	PSMB1,PSMC4,PSMA4,ATP2B4,PSME4,VPS35,PSMC5,SIRT4,PSME1,COMT,PSMD5,PSMD8,PSMC6,PSMA3,PSMC1,PSMB5,PSMA6,PSME2,PSMA7,PSMD10,PSMD7,OAZ1,PSMA2,PSMD3,PSMD11,PSMD9,PSMD14,ODC1,PARK7,PSMF1,PSMB2,PNKD,PSMA1,PSME3,PSMB7,PSMB6,PSMA5,OAZ3,SNCA,PAOX,SLC7A11,NR4A2,AZIN1,SLC7A7,PSMD4,PSMB4,ITGB2,PSMC2,PSMD6,HPRT1,PSMC3,ITGAM,PSMD1,PSMD2,OAZ2,NQO1,ABAT,PSMD13,PSMD12,PSMB8,PSMB10,PSMB9,PSMB3	PSMC4,PARK7,PSMB6,PSMD12
GO_RRNA_METABOLIC_PROCESS	GO:0016072	204	Up	8.445279679954337e-8	4.861882548059866e-5	3	LAS1L,RPUSD1,TSR3,UTP18,TFB1M,MRTO4,NOP58,USP36,RIOK2,WDR3,WDR18,THUMPD1,RRP15,EXOSC7,EXOSC5,DIS3,WBP11,DIMT1,NOP14,DDX18,XRN2,ESF1,PES1,SNU13,DDX17,NOP56,RBFA,RIOK3,SUV39H1,ERI1,PIH1D1,ERCC2,POP4,RPS16,FBL,RPS19,DDX49,EXOSC3,NPM3,GTPBP4,FTSJ3,UTP6,GAR1,FRG1,KRR1,NOP2,MDN1,BYSL,DROSHA,XRN1,RRP9,RPS15,WDR75,NOL10,RPF1,ZNHIT6,EBNA1BP2,ERI3,NSUN4,HEATR1,FCF1,RCL1,WDR55,EXOSC8,UTP20,MTERF4,RPL5,DDX54…	TSR3,GTPBP4,FTSJ3,RRP9,DDX54,DDX56,RPS2,RPS8,ABT1,NOL9,TFB2M,EXOSC4,RRS1,RPL10A	ZCCHC4,DDX47
GO_MATURATION_OF_LSU_RRNA	GO:0000470	21	Up	1.0124925923548541e-7	5.412496115131234e-5	2	LAS1L,DDX18,PES1,SNU13,GTPBP4,FTSJ3,ZNHIT6,RPL35,WDR12,URB1,NHP2,RPL7L1,RPL7,RPL7A,NOL9,MRPL1,RSL1D1,RPF2,RPL10A,BOP1,ZNHIT3	GTPBP4,FTSJ3,NOL9,RPL10A
GO_CYTOPLASMIC_TRANSLATION	GO:0002181	90	Up	1.1554161242457026e-7	5.7647561825698925e-5	3	RPL26L1,YBX3,RPL18,ZC3H15,FTSJ1,RPL31,EIF3I,RPL6,RPLP0,EIF3L,EIF3D,EIF5,FMR1,GSPT1,EIF3J,EIF3E,RPL18A,EIF3B,EIF3A,CPEB3,RPL19,DRG2,DPH1,RWDD1,CPEB4,RPL24,EIF4G1,RPL22,DPH5,ETF1,EIF2S2,RPL36,EIF2S3,EIF3G,UNK,DPH2,DPH6,DHX9,CPEB2,RPLP1,DENR,RPL13A,RPL11,EIF2D,RPL32,EIF3H,DPH7,EIF3M,DPH3,RPL30,EIF4A2,NCK1,RPL8,ZNF385A,EIF4A1,RPL26,RPL29,RPL22L1,RPL9,METTL3,EEF2,RPSA,CNBP,DNAJC24,RPS21,RPL38,RBM4,RPL…	RPLP0,EIF3D,RPL19,EIF3H,DPH7,RPL8,EEF2,EIF3F,RPL10A	CPEB4,ZNF385A
GO_RIBONUCLEOPROTEIN_COMPLEX_BIOGENESIS	GO:0022613	387	Up	1.4276968490797384e-7	6.678052011570476e-5	2	LAS1L,RBM5,GCFC2,RPUSD1,LUC7L,TSR3,UTP18,STRAP,TFB1M,RPL26L1,GEMIN8,NOP16,CELF2,MRTO4,NOP58,USP36,RIOK2,SFSWAP,DDX20,WDR3,WDR18,THUMPD1,RRP15,NLE1,CLNS1A,SART3,EXOSC7,XAB2,EXOSC5,DDX1,HSP90AA1,MRPL22,GEMIN5,XPO1,DIS3,NUFIP1,RPS5,YTHDC1,WBP11,EIF3I,RRN3,DIMT1,NOP14,DDX18,XRN2,RPL6,ESF1,RPLP0,GEMIN2,AGO1,SRPK1,HSP90AB1,SF3A1,SNRPD3,PES1,EIF3L,SNU13,DDX17,RPL3,EIF3D,PRMT5,SRSF5,EIF5,DICER1,PRPF6,MTG…	TSR3,DDX1,RPLP0,EIF3D,SF3A2,GTPBP4,FTSJ3,RRP9,DDX54,DDX56,RPS2,RPS8,ABT1,RPL10,EIF3H,MTERF3,NOL9,TFB2M,ZNF622,EIF3F,EXOSC4,RRS1,RPL10A	PTBP2,AGO2,AGO4,TSC1,ZCCHC4,SMN1,PRPF39,DDX39B,DDX47
GO_OXIDATIVE_PHOSPHORYLATION	GO:0006119	103	Up	1.155273447649798e-6	5.08592146012417e-4	3	NDUFAB1,COX10,UQCRC1,COX15,BID,NDUFS1,NDUFB4,RHOA,SDHA,COQ9,NDUFB2,DLD,MSH2,NDUFB7,ABCD1,TAZ,PGK1,PPIF,NDUFC1,NDUFS8,COX6A1,COX7A2,NDUFS7,COX7A2L,PARK7,NDUFB3,NDUFA8,DNAJC15,NDUFA1,SLC25A23,COX6B1,COX7C,UQCR11,NDUFA5,NDUFA10,COX4I2,COX4I1,COX7B,NDUFA2,CCNB1,COX5B,ISCU,NDUFB5,UQCC2,NDUFAF1,NDUFA9,UQCRC2,NDUFB10,SDHC,SNCA,NDUFS6,NDUFB11,NDUFB9,SURF1,NDUFC2,UQCRB,PINK1,NDUFS2,NDUFV3,COX7A1,AK4,NDUFS…	UQCRC1,RHOA,PARK7,UQCRC2,VCP	ATP7A
GO_ATP_SYNTHESIS_COUPLED_ELECTRON_TRANSPORT	GO:0042773	81	Up	1.6018990816686379e-6	6.660340404004492e-4	3	NDUFAB1,COX10,UQCRC1,COX15,BID,NDUFS1,NDUFB4,SDHA,COQ9,NDUFB2,DLD,NDUFB7,TAZ,NDUFC1,NDUFS8,COX6A1,NDUFS7,COX7A2L,PARK7,NDUFB3,NDUFA8,DNAJC15,NDUFA1,COX6B1,COX7C,UQCR11,NDUFA5,NDUFA10,COX4I2,COX4I1,COX7B,NDUFA2,CCNB1,COX5B,ISCU,NDUFB5,NDUFAF1,NDUFA9,UQCRC2,NDUFB10,SDHC,SNCA,NDUFS6,NDUFB11,NDUFB9,NDUFC2,UQCRB,PINK1,NDUFS2,NDUFV3,NDUFS4,UQCRQ,COX6C,NDUFB6,NDUFB8,NDUFV1,SDHAF2,COA6,NDUFS5,UQCRFS1,MEC…	UQCRC1,PARK7,UQCRC2
GO_ANAPHASE_PROMOTING_COMPLEX_DEPENDENT_CATABOLIC_PROCESS	GO:0031145	75	Up	1.893148197028523e-6	7.295030362541119e-4	3	CDC27,PSMB1,PSMC4,CUL3,PSMA4,ANAPC4,PSME4,UBE2D1,PSMC5,AURKA,ANAPC5,PSME1,CDC23,PSMD5,PSMD8,PSMC6,PSMA3,PSMC1,PSMB5,PSMA6,PSME2,PSMA7,PSMD10,PSMD7,FBXO31,FZR1,PSMA2,UBE2S,PSMD3,PSMD11,ANAPC15,PSMD9,FBXO5,PSMD14,CDK2,PSMF1,PSMB2,PSMA1,CDC16,PSME3,CCNB1,PSMB7,ANAPC11,PSMB6,PSMA5,RPS27A,UBC,ANAPC1,BUB3,PSMD4,PSMB4,PSMC2,PSMD6,MAD2L1,ANAPC10,PTTG1,PSMC3,ANAPC16,PLK1,UBE2E1,CDK1,UBB,PSMD1,UBE2C,PSMD2,…	PSMC4,PSMB6,PSMD12	ANAPC4
GO_PROTEASOMAL_UBIQUITIN_INDEPENDENT_PROTEIN_CATABOLIC_PROCESS	GO:0010499	20	Up	1.94950036412109e-6	7.295030362541119e-4	3	PSMB1,PSMA4,PSME4,PSMA3,PSMB5,PSMA6,PSMA7,PSMA2,NFE2L2,PSMB2,PSMA1,PSMB7,PSMB6,PSMA5,PSMB4,ENC1,PSMB8,PSMB10,PSMB9,PSMB3	PSMB6
GO_PROTEIN_FOLDING	GO:0006457	178	Up	2.6249600353638907e-6	9.354857573649219e-4	3	FKBP4,NUDCD3,CD74,ERP44,GRN,HSPA5,DNAJC25,GNAI3,PDIA5,NFYC,DNAJA2,GNB5,CSNK2A2,LMAN1,DNAJC10,GNB1,HSP90AA1,PPIE,DNAJA1,ERO1B,PDRG1,FKBP1A,ERP29,GANAB,LTBP4,NUDC,DNAJB11,FKBP5,HSP90AB1,PPIL2,ST13,PSMC1,PFDN4,DNAJC5,CSNK2A1,RP2,DNAJC3,DNAJA3,SNRNP70,SGTA,PDCD5,CDC37,DNAJC2,DNAJB6,HSPB1,CDC37L1,BAG1,PPIF,RGS9,WFS1,GRPEL1,CRYAB,HSPA8,DNAJC4,CHORDC1,AIP,MLEC,PTGES3,BAG2,HSPA9,PFDN1,TTC1,GNAI2,GNB4,NKT…	PDRG1,NUDC,DNAJC3,TTC1,RAD23B,TBCC,PDIA6,CCT5,PDIA4,VCP	BAG2
GO_MITOCHONDRIAL_TRANSLATIONAL_TERMINATION	GO:0070126	88	Up	5.827617705742694e-6	0.0019824495868081054	3	MRPS10,MRPL43,MRPS35,MRPS24,MRPS34,MRPL22,MRPL28,MRPS33,MRPS18A,MRPS31,MRPL4,MRPL32,MRPL27,MRPL51,MTRF1L,MRPL18,MRPL2,MRPS30,MRPS27,MRPL3,MRPL19,MRPL37,MRPS15,MRPS14,MTRF1,MRPS2,MRPS7,MRPS26,MRPS12,MRPL34,MRPS25,PTCD3,MRPL35,ERAL1,DAP3,MRPS36,MRPL44,MRPS9,MRPL47,MRPL50,MRPL15,MRPL24,MRPL9,MRPS5,MRPS28,MRRF,MRPL49,MRPL39,OXA1L,MRPL17,MRPL10,MRPL55,MRPS18C,GFM2,MRPL16,MRPL1,MRPL36,MRPL13,CHCHD1,MRP…	MRPL50,MRPS18C,CHCHD1	MRPL30
GO_TRANSLATIONAL_ELONGATION	GO:0006414	124	Up	7.806091747614673e-6	0.0025385468205837503	3	MRPS10,MRPL43,MRPS35,MRPS24,MRPS34,MRPL22,MRPL28,MRPS33,MRPS18A,GTPBP1,ALKBH1,MRPS31,EEF2K,EEF1D,MRPL4,MRPL32,CPEB3,MRPL27,DPH1,SEPSECS,MRPL51,MRPL18,HBS1L,MRPL2,MRPS30,MRPS27,ABTB1,MRPL3,EEF1B2,MRPL19,MRPL37,MRPS15,DPH5,MRPS14,MRPS2,TSFM,MRPS7,MRPS26,MRPS12,MRPL34,MRPS25,PTCD3,MRPL35,EEFSEC,EIF5A,ERAL1,DAP3,DPH2,MRPS36,DPH6,MRPL44,MRPS9,MRPL47,MRPL50,CPEB2,MRPL15,RPLP1,SECISBP2L,EIF4A3,MRPL24,MR…	MRPL50,DPH7,MRPS18C,EEF2,CHCHD1	SEPSECS,MRPL30
GO_ANTIGEN_PROCESSING_AND_PRESENTATION_OF_EXOGENOUS_PEPTIDE_ANTIGEN_VIA_MHC_CLASS_I	GO:0042590	71	Up	8.140716688136024e-6	0.0025385468205837503	3	PSMB1,PSMC4,PSMA4,VAMP3,CYBA,PSME4,ITGB5,PSMC5,PSME1,SNAP23,PSMD5,PSMD8,NCF4,PSMC6,PSMA3,PSMC1,PSMB5,PSMA6,PSME2,PSMA7,PSMD10,PSMD7,IKBKB,PSMA2,PSMD3,PSMD11,PSMD9,CLEC4A,LNPEP,PSMD14,NCF2,VAMP8,PSMF1,PSMB2,PSMA1,PSME3,CD36,PSMB7,ITGAV,PSMB6,PSMA5,FCGR1A,NCF1,FCER1G,PSMD4,PSMB4,PSMC2,PSMD6,CYBB,PSMC3,B2M,PDIA3,TAP1,PSMD1,PSMD2,CALR,PSMD13,PSMD12,PSMB8,TAP2,HLA-E,HLA-G,HLA-F,PSMB10,CHUK,IFI30,TAPBP…	PSMC4,PSMB6,PSMD12	CLEC4A,ITGAV
GO_MATURATION_OF_LSU_RRNA_FROM_TRICISTRONIC_RRNA_TRANSCRIPT_SSU_RRNA_5_8S_RRNA_LSU_RRNA	GO:0000463	14	Up	1.1599033149444192e-5	0.0034722865636176133	2	DDX18,PES1,GTPBP4,FTSJ3,ZNHIT6,RPL35,WDR12,URB1,RPL7L1,RPL7,NOL9,RPF2,BOP1,ZNHIT3	GTPBP4,FTSJ3,NOL9
GO_ESTABLISHMENT_OF_PROTEIN_LOCALIZATION_TO_MEMBRANE	GO:0090150	281	Up	1.4442900559475418e-5	0.004157333376427463	1	BAD,AGK,ARHGAP44,SEC62,RPS20,FYN,BID,ZDHHC6,SEC63,LRRC7,PEX3,HSPA5,GOPC,VAMP3,SEC61A1,RPL18,CASP8,TRAM2,SEC61A2,TRAM1,GRIPAP1,REEP1,VPS35,RPL31,NSF,HSP90AA1,RPS5,RAB10,BAX,PPP1R13B,RPL6,RPLP0,TIMM13,GGA1,MICALL1,TOMM22,RPL3,MIEF1,SAMM50,GZMB,TIMM9,SRP54,ARFRP1,E2F1,CHMP4B,UBL4A,ZDHHC15,GGA2,CSK,RAB11A,CEMIP,BMF,ZDHHC2,SGTA,PDCD5,RPS16,AKT2,BBC3,RPS19,RPL18A,SEC61B,MAPK8,RPL28,RPL19,YWHAE,RAB34,MA…	RPLP0,CEMIP,RPL19,TIMM10,RPS2,RPS8,SNAP47,RPL10,RPL8,YWHAB,RPL10A,PPP3R1	SEC61A2,GGA2,MAPK8,TP53BP2,SEC16A,PARD3,ZDHHC20
GO_REGULATION_OF_TRANSCRIPTION_FROM_RNA_POLYMERASE_II_PROMOTER_IN_RESPONSE_TO_HYPOXIA	GO:0061418	70	Up	1.707257616189221e-5	0.0047322651850222695	3	CREBBP,PSMB1,PSMC4,PSMA4,PSME4,SIRT2,PSMC5,PSME1,PSMD5,PSMD8,RBX1,EP300,PSMC6,PSMA3,HIF1A,PSMC1,PSMB5,PSMA6,PSME2,PSMA7,PSMD10,PSMD7,PSMA2,CUL2,PSMD3,PSMD11,PSMD9,VEGFA,PSMD14,EPAS1,NFE2L2,EGR1,HIF3A,PSMF1,PSMB2,PSMA1,EGLN3,PSME3,VHL,EGLN1,PSMB7,TP53,PSMB6,PSMA5,ARNT,RPS27A,LIMD1,NOTCH1,UBC,BACH1,PSMD4,PSMB4,PSMC2,PSMD6,CITED2,PSMC3,HIF1AN,RBPJ,UBB,PSMD1,PSMD2,HIGD1A,PSMD13,PSMD12,PSMB8,PSMB10,UB…	PSMC4,PSMB6,PSMD12	EP300,VEGFA,NOTCH1
GO_RESPIRATORY_ELECTRON_TRANSPORT_CHAIN	GO:0022904	97	Up	1.774760464286481e-5	0.0047436811838285796	3	NDUFAB1,SLC25A13,COX10,UQCRC1,COX15,BID,NDUFS1,AIFM2,NDUFB4,SDHA,COQ9,NDUFB2,DLD,NDUFB7,TAZ,ETFB,NDUFC1,NDUFS8,COX6A1,ALDH5A1,GPD2,NDUFS7,SLC25A12,COX7A2L,PARK7,SDHB,NDUFB3,NDUFA8,DNAJC15,NDUFA1,COX6B1,COX7C,UQCR11,NDUFA5,NDUFA10,COX4I2,COX4I1,COX7B,NDUFA2,MYBBP1A,CCNB1,COX5B,ISCU,NDUFB5,NDUFAF1,NDUFA9,ETFA,UQCRC2,NDUFB10,SDHC,SNCA,NDUFS6,NDUFB11,NDUFB9,NDUFC2,UQCRB,PINK1,NDUFS2,NDUFV3,NDUFAF2,ND…	UQCRC1,PARK7,UQCRC2
GO_RIBONUCLEOPROTEIN_COMPLEX_SUBUNIT_ORGANIZATION	GO:0071826	176	Up	1.8661374678296055e-5	0.004784458434754275	2	RBM5,GCFC2,LUC7L,STRAP,GEMIN8,CELF2,MRTO4,SFSWAP,DDX20,DHX8,NLE1,CLNS1A,SART3,XAB2,DDX1,HSP90AA1,GEMIN5,NUFIP1,RPS5,YTHDC1,EIF3I,RPL6,RPLP0,GEMIN2,AGO1,SRPK1,HSP90AB1,SF3A1,SNRPD3,TFIP11,EIF3L,SNU13,RPL3,EIF3D,PRMT5,SRSF5,EIF5,DICER1,PRPF6,CRNKL1,CELF4,EIF3J,ZFAND1,EIF3E,PIH1D1,SF3A2,RPS19,PRPF31,EIF3B,SETX,EIF3A,LUC7L3,PRPF19,PTGES3,CPSF6,NOP2,SRSF9,MDN1,BRIX1,USP4,RPL24,RPS15,SF3B1,WDR77,ZNHIT6…	DDX1,RPLP0,EIF3D,SF3A2,ABT1,RPL10,EIF3H,VCP,EIF3F,RRS1	PTBP2,AGO2,AGO4,SMN1,PRPF39,DDX39B
GO_CYTOPLASMIC_TRANSLATIONAL_INITIATION	GO:0002183	29	Up	1.9178748402275287e-5	0.004784458434754275	3	EIF3I,EIF3L,EIF3D,EIF5,EIF3J,EIF3E,EIF3B,EIF3A,EIF4G1,EIF2S2,EIF2S3,EIF3G,DENR,RPL13A,EIF2D,EIF3H,EIF3M,EIF4A2,NCK1,EIF4A1,METTL3,RBM4,EIF3F,EIF3K,EIF3C,EIF4EBP1,YTHDF2,MTOR,MCTS1	EIF3D,EIF3H,EIF3F
GO_RIBOSOMAL_LARGE_SUBUNIT_ASSEMBLY	GO:0000027	25	Up	2.0293703905895808e-5	0.004899292904249168	2	MRTO4,NLE1,RPL6,RPLP0,RPL3,NOP2,MDN1,BRIX1,RPL24,FASTKD2,RPL5,PPAN,DHX30,RSL24D1,RPL11,RPL10,RPL38,MRPL11,RRS1,DDX28,RPF2,RPL12,RPL23A,MRPL20,BOP1	RPLP0,RPL10,RRS1
GO_TRANSLATIONAL_TERMINATION	GO:0006415	103	Up	2.7254172544089412e-5	0.0063740696037489115	3	UPF1,MRPS10,MRPL43,MRPS35,MRPS24,MRPS34,JMJD4,MRPL22,MRPL28,OGFOD1,MRPS33,MRPS18A,MRPS31,GSPT1,MRPL4,MRPL32,MRPL27,MRPL51,MTRF1L,MRPL18,MRPL2,MRPS30,MRPS27,MRPL3,MRPL19,MRPL37,MRPS15,GLE1,MRPS14,MTRF1,ETF1,MRPS2,MRPS7,MRPS26,MRPS12,MRPL34,C12orf65,MRPS25,PTCD3,MRPL35,EIF5A,ERAL1,DAP3,MRPS36,MRPL44,MRPS9,MRPL47,MRPL50,MRPL15,MRPL24,MRPL9,MRPS5,MRPS28,MRRF,MRPL49,MRPL39,OXA1L,N6AMT1,MRPL17,MRPL10,M…	MRPL50,MRPS18C,CHCHD1	MRPL30
GO_MITOCHONDRIAL_ELECTRON_TRANSPORT_NADH_TO_UBIQUINONE	GO:0006120	46	Up	2.849673022361174e-5	0.0064627129998033415	3	NDUFAB1,NDUFS1,NDUFB4,COQ9,NDUFB2,DLD,NDUFB7,NDUFC1,NDUFS8,NDUFS7,PARK7,NDUFB3,NDUFA8,DNAJC15,NDUFA1,NDUFA5,NDUFA10,NDUFA2,ISCU,NDUFB5,NDUFAF1,NDUFA9,NDUFB10,SNCA,NDUFS6,NDUFB11,NDUFB9,NDUFC2,PINK1,NDUFS2,NDUFV3,NDUFS4,NDUFB6,NDUFB8,NDUFV1,NDUFS5,NDUFA3,NDUFA11,NDUFV2,NDUFB1,NDUFA12,NDUFA6,NDUFA13,NDUFA4,NDUFS3,NDUFA7	PARK7
GO_RNA_CATABOLIC_PROCESS	GO:0006401	357	Up	3.088087531213824e-5	0.006637006315908686	3	UPF1,PSMB1,RPS20,CSDE1,PSMC4,SLC11A1,SAMD4A,RNH1,VIM,RNASET2,TNFRSF1B,ZCCHC8,EDC4,PSMA4,MRTO4,THRAP3,PUM2,YBX3,RPL18,YBX1,ELAVL1,ROCK1,PSME4,SMG6,PABPC1,RPL31,IGF2BP2,EXOSC7,RBM7,MLH1,EXOSC5,TNRC6C,CNOT4,PKP1,XPO1,TNPO1,DIS3,RPS5,PSMC5,CNOT3,KHSRP,XRN2,RPL6,RPLP0,FUS,PCBP4,PABPC4,TNRC6A,ALKBH5,PSME1,HNRNPC,AGO1,PSMD5,PSMD8,CIRBP,HNRNPM,GTPBP1,RPL3,TNRC6B,PSMC6,PSMA3,ZC3H14,PSMC1,PSMB5,APEX1,PSMA6…	PSMC4,RPLP0,RPL19,HNRNPR,RPS2,PSMB6,RPS8,RPL10,RPL8,YWHAB,EXOSC4,PSMD12,RPL10A	AGO2,AGO4,PARN,VIP,SIDT2,PRKCD,AXIN2,YTHDF3
GO_FORMATION_OF_CYTOPLASMIC_TRANSLATION_INITIATION_COMPLEX	GO:0001732	15	Up	3.1038912487547304e-5	0.006637006315908686	2	EIF3I,EIF3L,EIF3D,EIF5,EIF3J,EIF3E,EIF3B,EIF3A,EIF2S2,EIF3G,EIF3H,EIF3M,EIF3F,EIF3K,EIF3C	EIF3D,EIF3H,EIF3F
GO_RIBOSOMAL_SMALL_SUBUNIT_BIOGENESIS	GO:0042274	64	Up	3.2079006213415025e-5	0.006668868958366612	2	TSR3,RIOK2,RPS5,NOP14,RIOK3,ERCC2,RPS16,RPS19,UTP6,BYSL,RPS15,NOL10,HEATR1,RCL1,UTP20,RRP36,RPS10,RIOK1,MRPS7,EMG1,KRI1,NGDN,NOL11,UTP3,ERAL1,NAT10,LTV1,RPS6,RPS24,UTP4,NOB1,RPS8,ABT1,NOM1,UTP23,SURF6,DHX37,SRFBP1,TSR2,FAM207A,HELQ,LSM6,RPS14,DCAF13,BMS1,BTRC,TSR1,RPSA,RPS21,RPS7,RPL38,RPS27,RRS1,NPM1,MRPS11,RPS17,TBL3,RPS27L,RRP7A,WDR46,RPS28,PWP2,GTF2H5,DDX52	TSR3,RPS8,ABT1,RRS1
GO_MITOCHONDRIAL_RESPIRATORY_CHAIN_COMPLEX_ASSEMBLY	GO:0033108	86	Up	3.523073099851178e-5	0.00696059226501943	2	NDUFAF7,NDUFAB1,TTC19,NDUFS1,NDUFB4,BCS1L,TIMM21,NDUFB2,NDUFB7,SAMM50,UQCC1,NDUFAF5,TAZ,COA1,TFAM,NDUFC1,FOXRED1,NDUFS8,TIMMDC1,NDUFS7,NDUFB3,NDUFA8,NDUFAF4,FASTKD3,NDUFA1,NDUFA5,ECSIT,NDUFA10,SCO2,NDUFA2,SCO1,COX16,NDUFB5,UQCC2,NDUFAF1,COX17,NDUFA9,NDUFB10,NDUFS6,NDUFB11,NDUFB9,SURF1,NDUFC2,NUBPL,SDHAF4,OXA1L,NDUFAF6,UQCRB,NDUFS2,NDUFV3,COX18,NDUFAF2,NDUFS4,NDUFB6,NDUFB8,NDUFV1,SDHAF2,NDUFS5,NDU…	FOXRED1
GO_NUCLEAR_TRANSCRIBED_MRNA_CATABOLIC_PROCESS	GO:0000956	195	Up	3.625085595211596e-5	0.00696059226501943	3	UPF1,RPS20,CSDE1,SAMD4A,EDC4,MRTO4,THRAP3,RPL18,SMG6,PABPC1,RPL31,EXOSC7,MLH1,EXOSC5,TNRC6C,CNOT4,DIS3,RPS5,CNOT3,RPL6,RPLP0,TNRC6A,AGO1,RPL3,TNRC6B,GSPT1,EIF3E,RPS16,RPS19,PPP2R1A,RPL18A,SMG9,LSM5,EXOSC3,CPEB3,MTPAP,RPL28,RPL19,CASC3,DDX5,RPL34,DCPS,DDX6,RPS13,MAGOHB,CNOT2,RPS12,HBS1L,CNOT6,PPP2CA,XRN1,RPL24,NCBP2,EIF4G1,RPS15,RPL22,SMG7,RPS25,EXOSC8,ETF1,RPL21,RPL5,EXOSC9,AGO2,RPS10,CNOT1,UPF3B…	RPLP0,RPL19,RPS2,RPS8,RPL10,RPL8,EXOSC4,RPL10A	AGO2,PARN
GO_SCF_DEPENDENT_PROTEASOMAL_UBIQUITIN_DEPENDENT_PROTEIN_CATABOLIC_PROCESS	GO:0031146	83	Up	3.627246102829473e-5	0.00696059226501943	3	FBXL3,PSMB1,PSMC4,WWTR1,PSMA4,CUL1,PSME4,FBXW11,PSMC5,PSME1,PSMD5,PSMD8,RBX1,PSMC6,PSMA3,PSMC1,PSMB5,PSMA6,PSME2,PSMA7,PSMD10,PSMD7,FBXO31,PSMA2,FBXW4,FBXL15,CUL2,FBXL20,PSMD3,PSMD11,FBXW7,PSMD9,FBXO9,FBXL4,SKP1,RNF7,PSMD14,FBXO6,FBXL5,LRRC29,PSMF1,PSMB2,FBXL12,PSMA1,PSME3,FBXO44,FBXL8,PSMB7,CUL4A,PSMB6,PSMA5,SKP2,FBXL17,FBXO38,AMN1,FBXO4,FBXL18,CUL4B,FBXW5,PSMD4,PSMB4,FBXL13,PSMC2,CCNF,PSMD6,FBX…	PSMC4,PSMB6,PSMD12	STYX
GO_NADH_DEHYDROGENASE_COMPLEX_ASSEMBLY	GO:0010257	55	Up	5.67218679466713e-5	0.01038308590954021	2	NDUFAF7,NDUFAB1,NDUFS1,NDUFB4,BCS1L,TIMM21,NDUFB2,NDUFB7,NDUFAF5,TAZ,COA1,NDUFC1,FOXRED1,NDUFS8,TIMMDC1,NDUFS7,NDUFB3,NDUFA8,NDUFAF4,NDUFA1,NDUFA5,ECSIT,NDUFA10,NDUFA2,NDUFB5,NDUFAF1,NDUFA9,NDUFB10,NDUFS6,NDUFB11,NDUFB9,NDUFC2,NUBPL,OXA1L,NDUFAF6,NDUFS2,NDUFV3,NDUFAF2,NDUFS4,NDUFB6,NDUFB8,NDUFV1,NDUFS5,NDUFA3,TMEM126B,NDUFA11,ACAD9,NDUFAF3,NDUFV2,NDUFB1,NDUFA12,NDUFA6,NDUFA13,NDUFS3,NDUFA7	FOXRED1
GO_PROTEIN_TARGETING	GO:0006605	382	Up	5.765406612094522e-5	0.01038308590954021	1	M6PR,CROT,LAMP2,AGK,NOS2,SEC62,RPS20,FYN,BID,AGPS,ZDHHC6,TOMM34,SEC63,MIPEP,PEX3,ZFYVE16,HSPA5,VPS13D,HOMER3,USP36,SEC61A1,ACAA1,RPL18,AP3D1,TRAM2,SEC61A2,TRAM1,NEDD4,RAB27A,CSNK2A2,RPL31,SREBF1,UBE2D1,LMAN1,TIMM21,RAB7A,HSP90AA1,AP4E1,RPS5,ZFAND6,HUWE1,ACOX3,RPL6,RPLP0,SIRT4,RNF31,CRAT,SH3GLB1,TIMM13,HPS4,MICALL1,TOMM22,FBXO7,TSPO,RPL3,SYNGR1,MIEF1,SAMM50,PMM1,AP4S1,VTI1B,TIMM9,SRP54,CHMP4B,ACOT…	ACOX3,RPLP0,CEMIP,RPL19,SPCS1,MPV17,UBE2D2,TIMM10,UQCRC2,RPS2,RPS8,RPL10,DHRS4,RPL8,YWHAB,TOMM5,RPL10A	SEC61A2,SNX16,PEX12,AP3B1,PARD3,STXBP4,ZDHHC20,VPS13A,SYNJ2BP
GO_RIBOSOMAL_SMALL_SUBUNIT_ASSEMBLY	GO:0000028	16	Up	5.826958955113426e-5	0.01038308590954021	2	RPS5,RPS19,RPS15,RPS10,MRPS7,ERAL1,ABT1,RPS14,RPSA,RPL38,RPS27,MRPS11,RPS27L,RRP7A,RPS28,PWP2	ABT1
GO_NCRNA_PROCESSING	GO:0034470	336	Up	7.731777910442062e-5	0.013456889739941486	3	LAS1L,ELAC2,RPUSD1,TSR3,UTP18,TFB1M,NSUN2,METTL1,TRIT1,MRTO4,NOP58,USP36,RIOK2,TARBP1,WDR3,WDR18,ADAT1,TRMT11,THUMPD1,RRP15,FTSJ1,CPSF1,HSD17B10,TRNT1,EXOSC7,EXOSC5,DDX1,DIS3,WBP11,DIMT1,SEPHS1,SRRT,NOP14,METTL2A,DDX18,XRN2,ESF1,TRMT6,PUS7,OSGEP,AGO1,PES1,SNU13,DDX17,RTCB,TRMU,ALKBH1,DICER1,NOP56,CDK5RAP1,RBFA,RIOK3,CSTF2,SUV39H1,INTS6,USB1,MTFMT,INTS9,POP1,INTS10,ERI1,PIH1D1,ERCC2,TRMT1,POP4,RPS…	TSR3,METTL1,DDX1,GTPBP4,FTSJ3,RRP9,DDX54,DDX56,RPS2,RPS8,ABT1,NOL9,TFB2M,ELP5,EXOSC4,RRS1,RPL10A,TSEN15	METTL8,AGO2,AGO4,PARN,INTS7,ZCCHC4,BCDIN3D,ADAT2,DDX47
GO_CELLULAR_RESPIRATION	GO:0045333	155	Up	8.994880705220373e-5	0.015299474363152106	3	NDUFAB1,SLC25A13,COX10,NOS2,UQCRC1,MDH1,COX15,BID,NDUFS1,AIFM2,CS,NDUFB4,MTFR1,IDH3G,SDHA,ME2,NOA1,COQ9,NDUFB2,DLD,FH,NDUFB7,ACO2,HIF1A,IDH3B,SLC25A14,TAZ,ETFB,OGDH,NDUFC1,NDUFS8,COX6A1,ALDH5A1,NNT,GPD2,NDUFS7,COQ10B,SLC25A12,COX7A2L,PARK7,SDHB,MTFR1L,NDUFB3,NDUFA8,NR4A3,DLST,IDE,DNAJC15,CAT,PIK3CA,ACO1,CISD1,NDUFA1,SLC25A23,PANK2,COX6B1,TRAP1,COX7C,UQCR11,NDUFA5,CBFA2T3,NDUFA10,COX4I2,COX4I1,COX…	UQCRC1,PARK7,UQCRC2,VCP	DHTKD1
GO_ENDOPLASMIC_RETICULUM_TO_CYTOSOL_TRANSPORT	GO:1903513	24	Up	1.2305207941376348e-4	0.020464928051835685	1	HERPUD1,ERLEC1,SEL1L,DERL2,EDEM2,HM13,SEC61B,FAF2,AUP1,EDEM1,UBAC2,OS9,DERL1,RHBDD1,SYVN1,VCP,HSP90B1,TMEM129,YOD1,NPLOC4,UBE2G2,BCAP31,SVIP,UBE2J1	HERPUD1,ERLEC1,VCP
GO_MITOCHONDRIAL_GENE_EXPRESSION	GO:0140053	157	Up	1.4414064800273707e-4	0.023451056731575742	3	ELAC2,LARS2,TRIT1,MRPS10,MRPL43,GATB,MRPS35,MRPS24,IARS2,HSD17B10,TRNT1,MRPS34,MRPL22,NOA1,MTIF2,MRPL28,MRPS33,MRPS18A,POLRMT,ALKBH1,UQCC1,MTG2,CDK5RAP1,MRPS31,EARS2,SARS2,MRPL4,MRPL32,TFAM,C1QBP,MRPL27,MRPL51,MTRF1L,MRPL18,MRPL2,MRPS30,MRPS27,MRPL3,MRPL19,MRPL37,WARS2,MRPS15,NSUN4,DARS2,FASTKD2,FOXO3,MRPS14,MTRF1,MTERF2,MTIF3,MTERF4,MRPS2,TSFM,FASTKD3,AARS2,MRPS7,MRPS26,TRMT5,MTERF1,MRPS12,MRPL3…	IARS2,MRPL50,MTERF3,TFB2M,MRPS18C,CHCHD1	DARS2,RMND1,MRPL30
GO_MITOCHONDRIAL_TRANSLATION	GO:0032543	132	Up	1.6183440441496768e-4	0.025769546439183368	3	LARS2,MRPS10,MRPL43,GATB,MRPS35,MRPS24,IARS2,MRPS34,MRPL22,NOA1,MTIF2,MRPL28,MRPS33,MRPS18A,ALKBH1,UQCC1,MTG2,CDK5RAP1,MRPS31,EARS2,SARS2,MRPL4,MRPL32,C1QBP,MRPL27,MRPL51,MTRF1L,MRPL18,MRPL2,MRPS30,MRPS27,MRPL3,MRPL19,MRPL37,WARS2,MRPS15,NSUN4,DARS2,FASTKD2,MRPS14,MTRF1,MTIF3,MTERF4,MRPS2,TSFM,FASTKD3,AARS2,MRPS7,MRPS26,MRPS12,MRPL34,QRSL1,MRPS25,PTCD3,MRPL35,ERAL1,DAP3,MRPS36,MRPL44,MRPS9,MRPL47…	IARS2,MRPL50,MTERF3,MRPS18C,CHCHD1	DARS2,RMND1,MRPL30
GO_NEGATIVE_REGULATION_OF_CELL_CYCLE_G2_M_PHASE_TRANSITION	GO:1902750	82	Up	2.0072306080300806e-4	0.030852493790427843	3	PSMB1,BRCA1,PSMC4,FHL1,PSMA4,FOXN3,CUL1,PSME4,PSMC5,UIMC1,AURKA,PSME1,CLSPN,PSMD5,PSMD8,RBX1,PSMC6,PSMA3,PSMC1,PSMB5,PSMA6,PSME2,PSMA7,PSMD10,PSMD7,NBN,FZR1,BABAM1,PSMA2,PSMD3,CDK5RAP3,PSMD11,PSMD9,SKP1,PSMD14,MIIP,SYF2,PSMF1,PSMB2,PSMA1,PSME3,VPS4A,TAOK3,RINT1,HUS1,PSMB7,PSMB6,PSMA5,DTL,ATM,CHEK1,TAOK2,RAD17,DONSON,PSMD4,PSMB4,NAE1,TAOK1,PSMC2,PSMD6,TOPBP1,RAD21,PSMC3,ZFYVE19,PLK1,ATF5,USP47,CDK…	PSMC4,PSMB6,PSMD12
GO_PEPTIDE_BIOSYNTHETIC_PROCESS	GO:0043043	563	Up	2.0200056062679908e-4	0.030852493790427843	3	GCLC,UPF1,DHX33,GGCT,RPS20,LARS2,SAMD4A,GCLM,VIM,RPL26L1,TPR,MRPS10,EIF2AK2,PUM2,MRPL43,GATB,YBX3,MRPS35,MRPS24,EIF4B,RPL18,HAGH,ZC3H15,ELAVL1,DHX29,RHOA,IARS2,ROCK1,FTSJ1,SRBD1,BCL3,PABPC1,EIF2B3,TCOF1,NCK2,RPL31,IGF2BP2,MRPS34,EIF4G3,TNRC6C,MKNK1,DDX1,JMJD4,MRPL22,GEMIN5,RPS5,NOA1,EIF3I,MTIF2,MGST2,EIF2AK1,MRPL28,PPP1R15A,OGFOD1,CNOT3,KHSRP,RPL6,MAPKAPK5,GCN1,RPLP0,MRPS33,PABPC4,TNRC6A,PUS7,AGO…	RHOA,IARS2,DDX1,RPLP0,DHPS,EIF3D,DNAJC3,RPL19,IGFBP5,HNRNPR,TACO1,MRPL50,RPS2,RPS8,RPL10,EIF3H,DPH7,MTERF3,RPL8,MRPS18C,EEF2,CHCHD1,EIF3F,RPL10A	SRBD1,LARP4B,SEPSECS,CPEB4,TIA1,DARS2,AGO2,AGO4,LSM14B,RMND1,ZNF385A,KBTBD8,TSC1,ZCCHC4,MRPL30,YTHDF3,DDX39B,DMD,MARS2
GO_AMINE_METABOLIC_PROCESS	GO:0009308	99	Up	2.147107307309193e-4	0.032137902175804006	3	GDE1,PSMB1,PSMC4,PSMA4,ATP2B4,PSME4,VPS35,SLC44A1,PSMC5,SMOX,SIRT4,PSME1,COMT,DHPS,PSMD5,PSMD8,HDAC10,PSMC6,PSMA3,PSMC1,PSMB5,PSMA6,PSME2,PSMA7,PSMD10,SMS,PSMD7,OAZ1,GCDH,PSMA2,PSMD3,PSMD11,CHKA,PSMD9,PSMD14,ODC1,KYNU,PARK7,SRM,KMO,AMD1,PSMF1,PSMB2,PNKD,PSMA1,TPH1,SAT1,IDO1,PSME3,AOC3,AOC2,DMGDH,PSMB7,NAAA,CYP1A1,SAT2,PSMB6,AZIN2,PSMA5,OAZ3,SNCA,PAOX,HNMT,SLC7A11,NR4A2,GDPD1,AZIN1,SLC7A7,PSMD4,PS…	PSMC4,DHPS,PARK7,SRM,PSMB6,PSMD12	CHKA,AOC2,ATP7A
GO_ORGANIC_CYCLIC_COMPOUND_CATABOLIC_PROCESS	GO:1901361	507	Up	2.4034539022153362e-4	0.0352695078513325	3	ENPP4,UPF1,PSMB1,RPS20,CSDE1,PSMC4,DNASE1L1,SLC11A1,SAMD4A,RNH1,DERA,TYMP,VIM,RNASET2,TNFRSF1B,ZCCHC8,EDC4,PSMA4,MRTO4,THRAP3,PUM2,YBX3,ACAA1,RPL18,NTHL1,YBX1,PDE4A,ELAVL1,ROCK1,PSME4,SMG6,PABPC1,RPL31,SCARB1,PDE8A,IGF2BP2,SCARF1,ACAT1,EXOSC7,RBM7,MLH1,UNG,NT5C2,EXOSC5,TNRC6C,CNOT4,PKP1,XPO1,TNPO1,DIS3,RPS5,HSD17B14,BAX,PSMC5,CNOT3,KHSRP,XRN2,RPL6,RPLP0,FUS,BLVRB,PCBP4,PABPC4,TNRC6A,ALKBH5,PSME1,…	PSMC4,RPLP0,RPL19,HNRNPR,RPS2,PSMB6,RPS8,RPL10,RPL8,ASRGL1,VCP,YWHAB,EXOSC4,PSMD12,RPL10A	AGO2,AGO4,AMDHD1,PARN,VIP,SIDT2,PRKCD,AXIN2,TET2,YTHDF3
GO_HEMATOPOIETIC_STEM_CELL_DIFFERENTIATION	GO:0060218	73	Up	2.6103329515239344e-4	0.03756871501770217	3	PSMB1,PSMC4,PSMA4,FOXC1,EIF2AK2,CBFB,PSME4,TCF3,ITCH,XRCC5,PSMC5,PUS7,PSME1,PSMD5,ABL1,PSMD8,SETD1A,PSMC6,PSMA3,PSMC1,PSMB5,PSMA6,PSME2,PSMA7,PSMD10,PSMD7,ERCC2,CDK6,PSMA2,GATA3,PSMD3,PSMD11,PSMD9,SRF,HSPA9,PSMD14,NFE2L2,KMT2A,PSMF1,PSMB2,PSMA1,PSME3,LMO2,PSMB7,YAP1,LMBR1L,TCF12,TP53,PSMB6,PSMA5,BATF,RUNX1,PSMD4,PSMB4,ACE,PSMC2,TAL1,PSMD6,METTL3,PSMC3,PSMD1,PSMD2,GATA2,HOXB4,PSMD13,PSMD12,YTHDF2,…	PSMC4,PSMB6,PSMD12	CBFB,SRF,TAL1
GO_PROTEIN_N_LINKED_GLYCOSYLATION	GO:0006487	69	Up	2.8193508893217627e-4	0.03981136236921523	3	DPM1,ST3GAL1,PGM3,B4GALT7,ALG1,FUT8,MGAT4A,ST6GAL1,LMAN1,B4GALT1,ALG9,ALG6,PMM1,ALG13,MAGT1,UGGT2,TUSC3,GORASP1,MOGS,MAN1C1,DHDDS,RPN2,ALG2,ALG5,SRD5A3,MGAT3,MPDU1,DAD1,MGAT1,TMEM258,TMEM165,STT3A,UGGT1,DPM2,ALG10,PMM2,ASGR1,MGAT5,NUS1,ALG8,MGAT4B,SYVN1,B3GALT2,KRTCAP2,STT3B,RPN1,VCP,DOLPP1,MVD,MGAT5B,MGAT2,B3GALNT1,DPAGT1,ALG14,DOLK,ALG10B,DPM3,MCFD2,ALG12,NUDT14,UBE2G2,ENTPD5,GFPT1,UBE2J1,OSTC,…	B4GALT7,ALG1,STT3A,VCP,OSTC	ST6GAL1
GO_PROTEIN_FOLDING_IN_ENDOPLASMIC_RETICULUM	GO:0034975	9	Up	3.001532034605325e-4	0.04124941578015171	3	HSPA5,DNAJC10,ERO1B,DNAJC3,CANX,HSP90B1,PDIA3,CALR,ERO1A	DNAJC3
GO_RNA_SECONDARY_STRUCTURE_UNWINDING	GO:0010501	8	Down	3.031424195494848e-4	0.04124941578015171	3	AGO1,AGO2,AGO3,AGO4,DHX9,DHX36,DDX39B,DDX3X		AGO2,AGO4,DDX39B
GO_ELECTRON_TRANSPORT_CHAIN	GO:0022900	145	Up	3.200307685586731e-4	0.04275387013399738	3	NDUFAB1,SLC25A13,CIAPIN1,COX10,CYB561,UQCRC1,COX15,BID,NDUFS1,GLRX2,AIFM2,CYBA,AKR7A2,NDUFB4,ME1,P4HA2,SDHA,ME2,AKR1B1,NOX4,COQ9,NDUFB2,DLD,NDUFB7,IDH3B,TAZ,GSR,ETFB,GLRX3,NDUFC1,NDUFS8,ALDH2,COX6A1,ALDH5A1,COX7A2,GPD2,NDUFS7,SLC25A12,COX7A2L,PARK7,NCF2,SDHB,AKR1A1,NDUFB3,NDUFA8,DNAJC15,NQO2,NDUFA1,COX6B1,COX7C,UQCR11,POR,STEAP4,NDUFA5,NDUFA10,COX4I2,COX4I1,COX7B,IDO1,AOC2,NDUFA2,MYBBP1A,DMGDH,LO…	UQCRC1,PARK7,NQO2,UQCRC2	ME1,AOC2,C15orf48
GO_CELLULAR_NITROGEN_COMPOUND_CATABOLIC_PROCESS	GO:0044270	485	Up	3.2562407771751076e-4	0.04275387013399738	3	ENPP4,UPF1,PSMB1,RPS20,CSDE1,PSMC4,DNASE1L1,DPEP1,SLC11A1,SAMD4A,RNH1,DERA,TYMP,VIM,RNASET2,TNFRSF1B,ZCCHC8,EDC4,PSMA4,MRTO4,THRAP3,PUM2,YBX3,RPL18,NTHL1,YBX1,PDE4A,ELAVL1,ROCK1,PSME4,SMG6,PABPC1,RPL31,PDE8A,IGF2BP2,ACAT1,EXOSC7,RBM7,MLH1,UNG,NT5C2,EXOSC5,TNRC6C,CNOT4,PKP1,XPO1,TNPO1,DIS3,RPS5,BAX,PSMC5,CNOT3,KHSRP,XRN2,RPL6,RPLP0,FUS,BLVRB,PCBP4,PABPC4,TNRC6A,ALKBH5,PSME1,HNRNPC,AGO1,PSMD5,ACOT7…	PSMC4,RPLP0,RPL19,HNRNPR,RPS2,PSMB6,RPS8,RPL10,RPL8,VCP,YWHAB,EXOSC4,PSMD12,RPL10A	AGO2,AGO4,AMDHD1,PARN,VIP,SIDT2,PRKCD,AXIN2,TET2,YTHDF3
GO_NCRNA_METABOLIC_PROCESS	GO:0034660	391	Up	3.3565810413429387e-4	0.04331146985070785	3	LAS1L,ELAC2,RPUSD1,TSR3,UTP18,LARS2,TFB1M,ZCCHC8,NSUN2,METTL1,TRIT1,MRTO4,NOP58,USP36,RC3H2,RIOK2,TARBP1,GATB,WDR3,WDR18,ADAT1,TRMT11,THUMPD1,RRP15,IARS2,FTSJ1,CPSF1,HSD17B10,TRNT1,EXOSC7,RBM7,EXOSC5,DDX1,DIS3,WBP11,DIMT1,SEPHS1,SRRT,NOP14,METTL2A,DDX18,KHSRP,XRN2,ESF1,TRMT6,PUS7,OSGEP,AGO1,PES1,SNU13,DDX17,RTCB,TRMU,ALKBH1,DICER1,NOP56,CDK5RAP1,RBFA,RIOK3,CSTF2,SUV39H1,INTS6,USB1,EARS2,MTFMT,INT…	TSR3,METTL1,IARS2,DDX1,GTPBP4,FTSJ3,RRP9,DDX54,DDX56,RPS2,RPS8,ABT1,NOL9,TFB2M,ELP5,EXOSC4,RRS1,RPL10A,TSEN15	SEPSECS,DARS2,METTL8,AGO2,XPO5,AGO4,PARN,INTS7,ZCCHC4,TDRKH,BCDIN3D,ADAT2,DDX47,MARS2
GO_NEGATIVE_REGULATION_OF_RESPONSE_TO_ENDOPLASMIC_RETICULUM_STRESS	GO:1903573	37	Up	3.685412831747973e-4	0.046748524801359034	3	HSPA5,HERPUD1,ERLEC1,NCK2,DERL2,PPP1R15A,XBP1,USP14,DNAJC3,BFAR,SGTA,CREB3,WFS1,PARK7,TXNDC12,CLU,DNAJB9,UBAC2,OS9,TMBIM6,HYOU1,USP25,NCK1,PPP1R15B,UBXN1,SYVN1,BCL2L1,GRINA,YOD1,UBE2G2,LRRK2,PTPN1,SVIP,UBE2J1,OPA1,HSPA1A,ATF6B	HERPUD1,ERLEC1,DNAJC3,PARK7
