## Extended Data Table 7 for "An integrated cell atlas of the human lung in health and disease": EC_capillary-BMI-GO_BP-Total.tsv

GeneSet	GOID	NGenes	Direction	PValue	FDR	Cluster	Genes	DEUp	DEDown
GO_COTRANSLATIONAL_PROTEIN_TARGETING_TO_MEMBRANE	GO:0006613	99	Down	2.7817940884210066e-10	2.081894695774281e-6	1	SEC62,RPS20,SEC63,SEC61A1,RPL18,TRAM2,SEC61A2,TRAM1,RPL31,RPS5,RPL6,RPLP0,RPL3,SRP54,RPS16,RPS19,RPL18A,SEC61B,RPL28,RPL19,RPL34,RPS13,RPS12,RPL24,SSR3,RPS15,RPL22,RPS25,RPL21,RPL5,RPS10,SSR1,RPL23,RPS4Y1,RPL36,RPL27,RPS15A,RPL35,RPS6,RPLP1,RPS24,SRP14,RPS2,RPS11,RPL13A,RPL11,RPS8,SRP9,RPS27A,RPL32,RPS3A,RPL37,RPL10,RPL7,RPL7A,RPS3,SRP19,RPL30,ZFAND2B,RPL8,RPL26,RPL29,SSR2,RPL9,RPS14,RPL27A,RPL13…		RPS20,RPS5,RPLP0,RPL3,RPS19,RPL18A,RPL19,RPL36,SRP14,RPS2,RPL13A,RPL11,RPS8,RPS3A,RPL10,RPL7,RPS14,RPL13,RPSA,RPS9,RPL15,RPL14,RPL12,RPS4X,RPL10A,RPS18
GO_ESTABLISHMENT_OF_PROTEIN_LOCALIZATION_TO_ENDOPLASMIC_RETICULUM	GO:0072599	110	Down	3.9825174247379695e-8	1.490258020336948e-4	1	SEC62,RPS20,SEC63,HSPA5,SEC61A1,RPL18,TRAM2,SEC61A2,TRAM1,RPL31,RPS5,RAB10,RPL6,RPLP0,RPL3,PMM1,SRP54,CHMP4B,SGTA,RPS16,RPS19,RPL18A,SEC61B,RPL28,RPL19,RPL34,RPS13,RPS12,RPL24,SSR3,SPCS1,RPS15,RAB3GAP1,RPL22,RPS25,SPCS2,RAB3GAP2,RPL21,RPL5,RPS10,RPL23,SPCS3,RPS4Y1,RPL36,RPL27,SEC61G,RPS15A,RPL35,RPS6,RPLP1,RPS24,SRP14,PMM2,RPS2,RPS11,RPL13A,RPL11,RPS8,SRP9,RPS27A,RPL32,RPS3A,RPL37,RPL10,RPL7,RPL7…		RPS20,RPS5,RPLP0,RPL3,RPS19,RPL18A,RPL19,RPL36,SRP14,RPS2,RPL13A,RPL11,RPS8,RPS3A,RPL10,RPL7,RPS14,RPL13,RPSA,RPS9,RPL15,RPL14,RPL12,RPS4X,RPL10A,RPS18
GO_COMPLEMENT_ACTIVATION	GO:0006956	46	Down	2.5303351774290016e-6	0.0062809925505907084	2	CFH,CD59,FCN1,RGCC,C1QBP,CD81,C7,CD46,COLEC11,CLU,IL1B,C3,CFP,MASP1,C1RL,FCN3,SERPING1,VSIG4,C1QC,C1R,C2,PHB,C3AR1,C1QB,C1QA,A2M,C8G,C1S,COLEC10,PROS1,CD55,C5AR1,CR1L,CFD,CFI,IGKC,IGLC2,IGLC3,TRBC1,TRBC2,IGHA2,IGHG4,IGHA1,IGHG1,IGHG3,CFB	CFB	CFH,VSIG4,C1QC,C2,C3AR1,C1QB,C1QA,C5AR1,CFD,IGKC,IGLC2,IGLC3,IGHG4,IGHA1,IGHG1
GO_PHAGOCYTOSIS_RECOGNITION	GO:0006910	19	Down	3.357024345585627e-6	0.0062809925505907084	1	JMJD6,SCARB1,FCN1,CD36,MFGE8,FCN3,COLEC12,CLEC7A,PEAR1,IGKC,IGLC2,IGLC3,TRBC1,TRBC2,IGHA2,IGHG4,IGHA1,IGHG1,IGHG3		COLEC12,IGKC,IGLC2,IGLC3,IGHG4,IGHA1,IGHG1
GO_NUCLEAR_TRANSCRIBED_MRNA_CATABOLIC_PROCESS_NONSENSE_MEDIATED_DECAY	GO:0000184	119	Down	7.917165114422554e-6	0.011850412743267678	3	UPF1,RPS20,RPL18,SMG6,PABPC1,RPL31,RPS5,RPL6,RPLP0,RPL3,GSPT1,EIF3E,RPS16,RPS19,PPP2R1A,RPL18A,SMG9,RPL28,RPL19,CASC3,RPL34,RPS13,MAGOHB,RPS12,PPP2CA,RPL24,NCBP2,EIF4G1,RPS15,RPL22,SMG7,RPS25,ETF1,RPL21,RPL5,RPS10,UPF3B,RPL23,RPS4Y1,RPL36,HELZ2,RPL27,CTIF,RPS15A,DHX34,NCBP1,RPL35,RPS6,RPLP1,RPS24,PARN,RPS2,EIF4A3,RPS11,RPL13A,RPL11,RPS8,RPS27A,RPL32,RPS3A,RPL37,RPL10,RPL7,RPL7A,RPS3,DCP1B,UPF2,NB…	EIF4G1,SMG7,HELZ2,NBAS	RPS20,RPS5,RPLP0,RPL3,EIF3E,RPS19,RPL18A,RPL19,RPL36,RPS2,RPL13A,RPL11,RPS8,RPS3A,RPL10,RPL7,RPS14,RPL13,RPSA,RPS9,RPL15,RPL14,GSPT2,RPL12,RPS4X,RPL10A,RPS18
GO_INTERFERON_GAMMA_MEDIATED_SIGNALING_PATHWAY	GO:0060333	72	Up	1.3430151160898304e-5	0.01503798263217959	2	NR1H3,CD44,IFNGR1,PIAS1,SP100,OAS1,ICAM1,HSP90AB1,JAK2,HCK,MID1,CDC37,OAS3,OAS2,TRIM38,STAT1,SUMO1,TRIM62,GBP1,TRIM25,NMI,MT2A,IRF1,MED1,IRF3,IRF5,NR1H2,TRIM21,PPARG,TRIM5,TRIM22,OASL,PARP9,PML,NLRC5,IRF8,TP53,CAMK2D,CAMK2G,FCGR1A,IFNGR2,JAK1,GBP2,VCAM1,PRKCD,B2M,TRIM68,IRF2,PTAFR,TRIM8,PARP14,PTPN2,HLA-DQB1,CIITA,SOCS3,SOCS1,IRF7,HLA-DRB1,HLA-DQA1,HLA-DRB5,HLA-DRA,HLA-E,HLA-G,HLA-F,IRF9,IFI30,HL…	CDC37,TRIM21,GBP2,VCAM1,HLA-DQB1,HLA-G,HLA-F	IRF5,PPARG,IRF8,FCGR1A,HLA-DQB2
GO_PROTEIN_LOCALIZATION_TO_ENDOPLASMIC_RETICULUM	GO:0070972	131	Down	1.4065456764465144e-5	0.01503798263217959	1	SEC62,RPS20,SEC63,HSPA5,SEC61A1,RPL18,TRAM2,SEC61A2,TRAM1,RPL31,BCAP29,RPS5,RAB10,PPP1R15A,RPL6,RPLP0,KDELR3,RPL3,PMM1,SRP54,CHMP4B,VAPA,SGTA,RPS16,RPS19,KDELR1,RPL18A,SEC61B,GBF1,RPL28,RPL19,RPL34,RPS13,RPS12,RPL24,SSR3,SPCS1,RPS15,RTN4,RAB3GAP1,RPL22,RPS25,SPCS2,ANKRD13C,RAB3GAP2,SEC16B,RPL21,RPL5,RPS10,RPL23,SPCS3,RPS4Y1,RPL36,RPL27,SEC61G,RPS15A,UBAC2,OS9,KDELR2,RPL35,RPS6,RPLP1,RPS24,SRP14,P…	GBF1,SEC16A	RPS20,RPS5,RPLP0,RPL3,RPS19,RPL18A,RPL19,RPL36,SRP14,RPS2,RPL13A,RPL11,RPS8,RPS3A,RPL10,RPL7,RPS14,RPL13,RPSA,RPS9,RPL15,RPL14,RPL12,RPS4X,RPL10A,RPS18
GO_HUMORAL_IMMUNE_RESPONSE_MEDIATED_BY_CIRCULATING_IMMUNOGLOBULIN	GO:0002455	34	Down	1.942026240421369e-5	0.016882645644547653	2	BCL3,FCGR2B,PTPRC,C1QBP,CD81,PTPN6,C7,CD46,CLU,C3,C1RL,SERPING1,C1QC,C1R,C2,C1QB,C1QA,C8G,HLA-DQB1,C1S,ZP3,CD55,CFI,IGKC,IGLC2,IGLC3,TRBC1,TRBC2,IGHA2,IGHG4,IGHA1,IGHG1,IGHG3,TNF	BCL3,HLA-DQB1	FCGR2B,C1QC,C2,C1QB,C1QA,IGKC,IGLC2,IGLC3,IGHG4,IGHA1,IGHG1
GO_TRANSLATIONAL_INITIATION	GO:0006413	181	Down	2.0302486745180236e-5	0.016882645644547653	3	DHX33,RPS20,TPR,EIF2AK2,EIF4B,RPL18,DHX29,PABPC1,EIF2B3,NCK2,RPL31,EIF4G3,DDX1,RPS5,EIF3I,MTIF2,EIF2AK1,PPP1R15A,RPL6,RPLP0,EIF3L,RPL3,EIF3D,ALKBH1,EIF5,FMR1,DNAJC3,MTFMT,EIF3J,EIF3E,RPS16,RPS19,RPL18A,HSPB1,EIF3B,EIF4H,EIF3A,RPL28,RPL19,RPS6KB1,RPL34,EIF4G2,RPS13,EIF2B1,RPS12,RPL24,NCBP2,EIF1B,EIF4G1,EIF2B4,RPS15,RPL22,RPS25,GLE1,EIF2B2,PAIP2,COPS5,KHDRBS1,RPL21,MTIF3,RPL5,AGO2,PAIP2B,RPS10,MIF4…	DHX33,DDX1,EIF4G1,AGO2	RPS20,RPS5,RPLP0,RPL3,EIF3E,RPS19,RPL18A,RPL19,PAIP2,RPL36,RPS2,RPL13A,RPL11,RPS8,RPS3A,RPL10,RPL7,RPS14,RPL13,RPSA,RPS9,RPL15,RPL14,RPL12,RPS4X,RPL10A,RPS18,EIF4EBP3
GO_RESPIRATORY_BURST	GO:0045730	26	Down	3.066647724845105e-5	0.02106393771533888	4	SLC11A1,GRN,CYBA,NCF4,HCK,RPS19,NCF2,RAC2,JCHAIN,RAC1,DUSP10,NCF1,SLAMF8,CYBB,PRDX2,CD52,INSR,PGAM1,CLEC7A,CAMK1D,BCR,NOXA1,CD55,IGHA2,IGHA1,CD24		NCF4,RPS19,NCF2,NCF1,INSR,IGHA1
GO_REGULATION_OF_HUMORAL_IMMUNE_RESPONSE	GO:0002920	43	Down	3.09598229380983e-5	0.02106393771533888	2	CFH,FCGR2B,PTPRC,CD59,PPP2R3C,PGC,C1QBP,CD81,PTPN6,C7,CD46,CLU,IL1B,C3,CFP,SPINK5,SERPING1,VSIG4,C1QC,C1R,C2,PHB,C3AR1,C1QB,C1QA,A2M,C8G,C1S,SPNS2,PROS1,ZP3,CD55,C5AR1,CR1L,CFI,IGKC,IGLC2,IGLC3,IGHG4,IGHG1,IGHG3,TNF,CFB	CFB	CFH,FCGR2B,VSIG4,C1QC,C2,C3AR1,C1QB,C1QA,C5AR1,IGKC,IGLC2,IGLC3,IGHG4,IGHG1
GO_RESPONSE_TO_TYPE_I_INTERFERON	GO:0034340	73	Up	4.3625946282476554e-5	0.02720804849817121	2	SP100,IFI35,IP6K2,UBE2K,MAVS,OAS1,MUL1,HSP90AB1,TTLL12,SAMHD1,CACTIN,TYK2,CDC37,OAS3,OAS2,PTPN6,STAT1,IFIT3,IFIT2,EGR1,TRIM6,IRF1,IRF3,IFI6,IRF5,BST2,XAF1,RSAD2,OASL,RNASEL,NLRC5,IRF8,IFITM3,IFNAR1,MX1,IFNAR2,ADAR,JAK1,GBP2,ABCE1,METTL3,IFI27,FADD,IRF2,TRIM56,STAT2,ISG20,MYD88,PTPN2,PTPN11,SCRIB,SETD2,SHMT2,MX2,TBK1,IRAK1,USP18,IFITM2,IRF7,YTHDF3,IFIT1,IFITM1,ISG15,PTPN1,YTHDF2,CNOT7,PSMB8,HLA-E,…	CDC37,IFIT3,GBP2,HLA-G,HLA-F	IRF5,IRF8
GO_PROTEIN_TARGETING_TO_MEMBRANE	GO:0006612	174	Down	5.3884197927898336e-5	0.029020453023180393	1	SEC62,RPS20,FYN,ZDHHC6,SEC63,PEX3,HSPA5,SEC61A1,RPL18,TRAM2,SEC61A2,TRAM1,RPL31,RPS5,RPL6,RPLP0,MICALL1,RPL3,MIEF1,SRP54,CHMP4B,ZDHHC15,CEMIP,ZDHHC2,SGTA,RPS16,AKT2,RPS19,RPL18A,SEC61B,RPL28,RPL19,RPL34,RPS13,C2CD5,RPS12,ARL6,RPL24,SSR3,RPS15,ICMT,RPL22,RPS25,ITGB1BP1,PEX16,RPL21,RPL5,VAMP7,RPS10,SSR1,RPL23,RAB3IP,RPS4Y1,RPL36,RPL27,EXOC4,INPP5K,RPS15A,ZDHHC4,RTP4,RPL35,RPS6,SDCBP,RPLP1,RPS24,PEX…	CEMIP,C2CD5,ERBB2,PARD3	RPS20,RPS5,RPLP0,RPL3,RPS19,RPL18A,RPL19,RPL36,SRP14,RPS2,RPL13A,RPL11,RPS8,RPS3A,RPL10,RPL7,ANK3,NCF1,ITGB2,RPS14,RPL13,RPSA,RPS9,RPL15,CIB1,RPL14,RPL12,RPS4X,RPL10A,ZDHHC11B,RPS18
GO_MEMBRANE_INVAGINATION	GO:0010324	65	Down	5.528843091710087e-5	0.029020453023180393	5	MARCO,MSR1,ABCA7,RHOA,CDC42,FCGR2B,TREM2,SH3BP1,MYH9,BIN2,SNX3,NCKAP1L,VAMP7,C3,BECN1,RAC2,SNX9,CHMP2A,PPARG,SYT11,SPIRE1,CD36,APPL2,RAC1,THBS1,FNBP1L,MFGE8,ARF1,GULP1,GSN,FCGR1A,DOCK1,ELMO1,FCHO2,XKR8,FCER1G,ITGB2,ALKBH4,ARHGAP25,ITGA2,RHOBTB3,ABCA1,ARHGAP12,RAB31,ITGAM,XKR6,SNX33,RHOG,ANO6,SNX18,GATA2,HGS,SMURF1,AIF1,IGKC,IGLC2,IGLC3,TRBC1,TRBC2,IGHA2,IGHG4,IGHA1,IGHG1,IGHG3,CHMP4A	MYH9	MARCO,MSR1,FCGR2B,TREM2,BIN2,NCKAP1L,PPARG,THBS1,FCGR1A,FCER1G,ITGB2,ARHGAP25,IGKC,IGLC2,IGLC3,IGHG4,IGHA1,IGHG1
GO_REGULATION_OF_GENE_SILENCING	GO:0060968	101	Up	5.8164991361264815e-5	0.029020453023180393	3	POLR2J,NUP160,POLR2B,TPR,PUM2,NDC1,ELAVL1,NUP133,NUP37,SIRT6,ZMPSTE24,SEH1L,TNRC6A,AGO1,NUP50,AAAS,NUP188,SIRT1,POLR2E,HIRA,POLR2F,RAE1,FMR1,NUP93,POLR2C,POLR2I,TGFB1,NUP88,DDX5,NAA40,NUP98,NUP107,ASF1A,NUP155,FXR1,EIF4G1,ATAD2B,NUP43,CDK2,AGO2,XPO5,NUP153,BMP4,NUP85,NUP214,MAP2K2,ZFP36,TRIM28,DNMT1,ZNF304,PPARG,NUP210,MORC2,IPO8,PPHLN1,PUM1,ZC3H10,DHX9,RIPK1,HMGA1,TET1,NUP54,PPP3CA,NUP58,TARBP2,…	SEH1L,NUP98,NUP155,EIF4G1,AGO2,NUP153,NUP214,SETDB1,NUP205,MAP2K1,PHF8,NCOR2,RMRP	PPARG,TARBP2
GO_GENE_SILENCING	GO:0016458	191	Up	9.598861795449515e-5	0.041853230515522456	3	POLR2J,MSL3,SCMH1,UBR2,NUP160,POLR2B,TPR,KCNQ1,PUM2,NDC1,ELAVL1,SIRT2,NUP133,PABPC1,MBD3,EED,NUP37,BAZ2A,SIRT6,TNRC6C,RIF1,SRCAP,ZMPSTE24,SEH1L,SRRT,CNOT3,TNRC6A,AGO1,NUP50,AAAS,NUP188,SIRT1,POLR2E,HIRA,POLR2F,DDX17,TNRC6B,ZC3H7B,DICER1,RAE1,SMCHD1,SUV39H1,FMR1,NUP93,POLR2C,ERI1,DOT1L,POLR2I,TGFB1,EZH2,NUP88,DDX5,EZH1,HDAC5,NAA40,SOX6,NUP98,NUP107,CNOT2,ASF1A,CNOT6,DROSHA,FAM172A,NUP155,FXR1,NCBP…	BAZ2A,SRCAP,SEH1L,NUP98,NUP155,EIF4G1,NRDE2,AGO2,ZNFX1,NUP153,NUP214,SETDB1,MOV10,NUP205,MAP2K1,PHF8,NCOR2,RMRP	SUV39H1,PPARG,TARBP2,TDRKH
GO_REGULATION_OF_GENE_EXPRESSION_EPIGENETIC	GO:0040029	245	Up	9.754553521700613e-5	0.041853230515522456	3	UPF1,POLR2J,MSL3,JARID2,BAZ1B,BRCA1,UBR2,NUP160,ARID4A,POLR2B,TPR,ARID1B,KCNQ1,ARID4B,PUM2,NDC1,SPHK2,ELAVL1,SMARCD1,SPI1,HDAC4,POLR1A,SIRT2,NUP133,MBD3,EED,NUP37,ACTB,BAZ2A,SIRT6,TNRC6C,RIF1,YTHDC1,ZMPSTE24,SEH1L,SRRT,DNMT3B,TNRC6A,AGO1,NUP50,HDAC6,AAAS,NUP188,SIRT1,POLR2E,HIRA,POLR2F,TNRC6B,EP300,ZC3H7B,DICER1,RAE1,SMCHD1,SUV39H1,RBBP7,FMR1,NUP93,CTCF,POLR2C,TAF1C,DOT1L,POLR2I,TGFB1,GSK3A,EZH2,…	BAZ2A,SEH1L,NUP98,NUP155,EIF4G1,NRDE2,ZMIZ2,AGO2,ZNFX1,NUP153,NUP214,KLF2,SETDB1,MOV10,NUP205,MAP2K1,PHF8,NCOR2,RMRP	DNMT3B,SUV39H1,GSK3A,PPARG,TARBP2
GO_RHOMBOMERE_DEVELOPMENT	GO:0021546	5	Down	1.0066249990371515e-4	0.041853230515522456	6	HOXA2,HOXB3,EGR2,HOXB2,MAFB		HOXA2,HOXB3,HOXB2
GO_SKELETAL_MUSCLE_FIBER_DIFFERENTIATION	GO:0098528	2	Down	1.266788656353831e-4	0.049898138442905644	6	CYP26B1,NLN		CYP26B1,NLN
