## Extended Data Table 7 for "An integrated cell atlas of the human lung in health and disease": EC_capillary-sexfemale-GO_BP-Total.tsv

GeneSet	GOID	NGenes	Direction	PValue	FDR	Cluster	Genes	DEUp	DEDown
GO_COTRANSLATIONAL_PROTEIN_TARGETING_TO_MEMBRANE	GO:0006613	99	Down	2.5297825588757747e-20	1.8932892670626298e-16	1	SEC62,RPS20,SEC63,SEC61A1,RPL18,TRAM2,SEC61A2,TRAM1,RPL31,RPS5,RPL6,RPLP0,RPL3,SRP54,RPS16,RPS19,RPL18A,SEC61B,RPL28,RPL19,RPL34,RPS13,RPS12,RPL24,SSR3,RPS15,RPL22,RPS25,RPL21,RPL5,RPS10,SSR1,RPL23,RPS4Y1,RPL36,RPL27,RPS15A,RPL35,RPS6,RPLP1,RPS24,SRP14,RPS2,RPS11,RPL13A,RPL11,RPS8,SRP9,RPS27A,RPL32,RPS3A,RPL37,RPL10,RPL7,RPL7A,RPS3,SRP19,RPL30,ZFAND2B,RPL8,RPL26,RPL29,SSR2,RPL9,RPS14,RPL27A,RPL13…		RPS20,RPL31,RPS19,RPL34,RPS15,RPL23,RPS4Y1,RPL36,RPS24,RPS8,RPL32,RPL10,RPL30,RPS21,RPL38,RPS27,RPL39,RPS29,RPS18,RPS28
GO_ESTABLISHMENT_OF_PROTEIN_LOCALIZATION_TO_ENDOPLASMIC_RETICULUM	GO:0072599	110	Down	1.3464994441419728e-17	5.0386009199792624e-14	1	SEC62,RPS20,SEC63,HSPA5,SEC61A1,RPL18,TRAM2,SEC61A2,TRAM1,RPL31,RPS5,RAB10,RPL6,RPLP0,RPL3,PMM1,SRP54,CHMP4B,SGTA,RPS16,RPS19,RPL18A,SEC61B,RPL28,RPL19,RPL34,RPS13,RPS12,RPL24,SSR3,SPCS1,RPS15,RAB3GAP1,RPL22,RPS25,SPCS2,RAB3GAP2,RPL21,RPL5,RPS10,RPL23,SPCS3,RPS4Y1,RPL36,RPL27,SEC61G,RPS15A,RPL35,RPS6,RPLP1,RPS24,SRP14,PMM2,RPS2,RPS11,RPL13A,RPL11,RPS8,SRP9,RPS27A,RPL32,RPS3A,RPL37,RPL10,RPL7,RPL7…		RPS20,RPL31,RPS19,RPL34,RPS15,RPL23,RPS4Y1,RPL36,RPS24,RPS8,RPL32,RPL10,RPL30,RPS21,RPL38,RPS27,RPL39,RPS29,RPS18,RPS28
GO_NUCLEAR_TRANSCRIBED_MRNA_CATABOLIC_PROCESS_NONSENSE_MEDIATED_DECAY	GO:0000184	119	Down	2.793107844953655e-16	6.967873037211051e-13	2	UPF1,RPS20,RPL18,SMG6,PABPC1,RPL31,RPS5,RPL6,RPLP0,RPL3,GSPT1,EIF3E,RPS16,RPS19,PPP2R1A,RPL18A,SMG9,RPL28,RPL19,CASC3,RPL34,RPS13,MAGOHB,RPS12,PPP2CA,RPL24,NCBP2,EIF4G1,RPS15,RPL22,SMG7,RPS25,ETF1,RPL21,RPL5,RPS10,UPF3B,RPL23,RPS4Y1,RPL36,HELZ2,RPL27,CTIF,RPS15A,DHX34,NCBP1,RPL35,RPS6,RPLP1,RPS24,PARN,RPS2,EIF4A3,RPS11,RPL13A,RPL11,RPS8,RPS27A,RPL32,RPS3A,RPL37,RPL10,RPL7,RPL7A,RPS3,DCP1B,UPF2,NB…	DHX34,GSPT2	UPF1,RPS20,RPL31,RPS19,RPL34,RPS15,RPL23,RPS4Y1,RPL36,RPS24,RPS8,RPL32,RPL10,RPL30,RPS21,DCP2,RPL38,RPS27,RPL39,RPS29,RPS18,RPS28
GO_PROTEIN_LOCALIZATION_TO_ENDOPLASMIC_RETICULUM	GO:0070972	131	Down	6.177985575766736e-14	1.1559011012259563e-10	1	SEC62,RPS20,SEC63,HSPA5,SEC61A1,RPL18,TRAM2,SEC61A2,TRAM1,RPL31,BCAP29,RPS5,RAB10,PPP1R15A,RPL6,RPLP0,KDELR3,RPL3,PMM1,SRP54,CHMP4B,VAPA,SGTA,RPS16,RPS19,KDELR1,RPL18A,SEC61B,GBF1,RPL28,RPL19,RPL34,RPS13,RPS12,RPL24,SSR3,SPCS1,RPS15,RTN4,RAB3GAP1,RPL22,RPS25,SPCS2,ANKRD13C,RAB3GAP2,SEC16B,RPL21,RPL5,RPS10,RPL23,SPCS3,RPS4Y1,RPL36,RPL27,SEC61G,RPS15A,UBAC2,OS9,KDELR2,RPL35,RPS6,RPLP1,RPS24,SRP14,P…		RPS20,RPL31,RPS19,RPL34,RPS15,RPL23,RPS4Y1,RPL36,RPS24,RPS8,RPL32,RPL10,RPL30,RPS21,RPL38,RPS27,RPL39,RPS29,RPS18,RPS28
GO_TRANSLATIONAL_INITIATION	GO:0006413	181	Down	4.296329674357243e-12	6.4307462565779205e-9	3	DHX33,RPS20,TPR,EIF2AK2,EIF4B,RPL18,DHX29,PABPC1,EIF2B3,NCK2,RPL31,EIF4G3,DDX1,RPS5,EIF3I,MTIF2,EIF2AK1,PPP1R15A,RPL6,RPLP0,EIF3L,RPL3,EIF3D,ALKBH1,EIF5,FMR1,DNAJC3,MTFMT,EIF3J,EIF3E,RPS16,RPS19,RPL18A,HSPB1,EIF3B,EIF4H,EIF3A,RPL28,RPL19,RPS6KB1,RPL34,EIF4G2,RPS13,EIF2B1,RPS12,RPL24,NCBP2,EIF1B,EIF4G1,EIF2B4,RPS15,RPL22,RPS25,GLE1,EIF2B2,PAIP2,COPS5,KHDRBS1,RPL21,MTIF3,RPL5,AGO2,PAIP2B,RPS10,MIF4…	CCL5	RPS20,RPL31,RPS19,RPL34,RPS15,RPL23,RPS4Y1,RPL36,RPS24,RPS8,RPL32,RPL10,RPL30,RPS21,RPL38,RPS27,EIF1AY,RPL39,RPS29,RPS18,RPS28
GO_VIRAL_GENE_EXPRESSION	GO:0019080	189	Down	7.878083276630722e-10	9.826595873717386e-7	4	POLR2J,RPS20,PTBP1,NUP160,POLR2B,TPR,RSF1,NDC1,CTDP1,RPL18,TAF11,NUP133,NUCKS1,RPL31,NUP37,MID2,CCNT2,RPS5,REST,SEH1L,RPL6,RPLP0,TFAP4,NUP50,AAAS,NUP188,POLR2E,SMARCB1,EIF3L,POLR2F,RPL3,EIF3D,EP300,SNW1,RAE1,NELFCD,NUP93,POLR2C,MON1B,RPS16,POLR2I,RPS19,RPL18A,USF2,HPN,EIF3B,TRIM14,EIF3A,RPL28,RPL19,NUP88,RPL34,RPS13,NUP98,NUP107,RPS12,NUP155,RPL24,SPCS1,RPS15,RPL22,HDAC1,TRIM62,RPS25,TRIM32,NUP43…	NUP214,RRP1B,NUP35,TRIM13,CCL5	RPS20,TAF11,RPL31,RPS19,RPL34,RPS15,RPL23,RPS4Y1,RPL36,TRIM21,RPS24,RPS8,RPL32,RPL10,RANBP2,RPL30,RPS21,RPL38,RPS27,RPL39,RPS29,RPS18,RPS28
GO_PROTEIN_TARGETING_TO_MEMBRANE	GO:0006612	174	Down	1.975970047107555e-9	2.1125942617932774e-6	1	SEC62,RPS20,FYN,ZDHHC6,SEC63,PEX3,HSPA5,SEC61A1,RPL18,TRAM2,SEC61A2,TRAM1,RPL31,RPS5,RPL6,RPLP0,MICALL1,RPL3,MIEF1,SRP54,CHMP4B,ZDHHC15,CEMIP,ZDHHC2,SGTA,RPS16,AKT2,RPS19,RPL18A,SEC61B,RPL28,RPL19,RPL34,RPS13,C2CD5,RPS12,ARL6,RPL24,SSR3,RPS15,ICMT,RPL22,RPS25,ITGB1BP1,PEX16,RPL21,RPL5,VAMP7,RPS10,SSR1,RPL23,RAB3IP,RPS4Y1,RPL36,RPL27,EXOC4,INPP5K,RPS15A,ZDHHC4,RTP4,RPL35,RPS6,SDCBP,RPLP1,RPS24,PEX…	PARD3,CACNB3	RPS20,RPL31,RPS19,RPL34,RPS15,RPL23,RPS4Y1,RPL36,RPS24,RPS8,RPL32,RPL10,RPL30,RPS21,RPL38,RPS27,ZDHHC9,RPL39,RPS29,RPS18,RPS28
GO_NUCLEAR_TRANSCRIBED_MRNA_CATABOLIC_PROCESS	GO:0000956	195	Down	7.478441243277275e-9	6.99608178308589e-6	2	UPF1,RPS20,CSDE1,SAMD4A,EDC4,MRTO4,THRAP3,RPL18,SMG6,PABPC1,RPL31,EXOSC7,MLH1,EXOSC5,TNRC6C,CNOT4,DIS3,RPS5,CNOT3,RPL6,RPLP0,TNRC6A,AGO1,RPL3,TNRC6B,GSPT1,EIF3E,RPS16,RPS19,PPP2R1A,RPL18A,SMG9,LSM5,EXOSC3,CPEB3,MTPAP,RPL28,RPL19,CASC3,DDX5,RPL34,DCPS,DDX6,RPS13,MAGOHB,CNOT2,RPS12,HBS1L,CNOT6,PPP2CA,XRN1,RPL24,NCBP2,EIF4G1,RPS15,RPL22,SMG7,RPS25,EXOSC8,ETF1,RPL21,RPL5,EXOSC9,AGO2,RPS10,CNOT1,UPF3B…	DHX34,GSPT2	UPF1,RPS20,RPL31,RPS19,RPL34,RPS15,RPL23,RPS4Y1,RPL36,RPS24,RPS8,RPL32,RPL10,TNKS1BP1,RPL30,RPS21,DCP2,RPL38,RPS27,RPL39,RPS29,RPS18,RPS28
GO_ESTABLISHMENT_OF_PROTEIN_LOCALIZATION_TO_MEMBRANE	GO:0090150	281	Down	7.428651603550185e-6	0.006177336511218843	1	BAD,AGK,ARHGAP44,SEC62,RPS20,FYN,BID,ZDHHC6,SEC63,LRRC7,PEX3,HSPA5,GOPC,VAMP3,SEC61A1,RPL18,CASP8,TRAM2,SEC61A2,TRAM1,GRIPAP1,REEP1,VPS35,RPL31,NSF,HSP90AA1,RPS5,RAB10,BAX,PPP1R13B,RPL6,RPLP0,TIMM13,GGA1,MICALL1,TOMM22,RPL3,MIEF1,SAMM50,GZMB,TIMM9,SRP54,ARFRP1,E2F1,CHMP4B,UBL4A,ZDHHC15,GGA2,CSK,RAB11A,CEMIP,BMF,ZDHHC2,SGTA,PDCD5,RPS16,AKT2,BBC3,RPS19,RPL18A,SEC61B,MAPK8,RPL28,RPL19,YWHAE,RAB34,MA…	C16orf70,KIF13A,PARD3,CACNB3	RPS20,RPL31,RPS19,RPL34,RPS15,PPP3CC,RPL23,RPS4Y1,RPL36,RPS24,RPS8,RPL32,RPL10,RPL30,RPS21,RPL38,RPS27,ZDHHC9,RPL39,RPS29,RPS18,RPS28
GO_PHAGOCYTOSIS_RECOGNITION	GO:0006910	19	Up	8.717543264563162e-6	0.00652420937919907	1	JMJD6,SCARB1,FCN1,CD36,MFGE8,FCN3,COLEC12,CLEC7A,PEAR1,IGKC,IGLC2,IGLC3,TRBC1,TRBC2,IGHA2,IGHG4,IGHA1,IGHG1,IGHG3	IGLC2,IGLC3,TRBC1,TRBC2,IGHA2,IGHG4,IGHG1,IGHG3	JMJD6
GO_OXIDATIVE_PHOSPHORYLATION	GO:0006119	103	Down	7.715996473403984e-5	0.04817513297298417	3	NDUFAB1,COX10,UQCRC1,COX15,BID,NDUFS1,NDUFB4,RHOA,SDHA,COQ9,NDUFB2,DLD,MSH2,NDUFB7,ABCD1,TAZ,PGK1,PPIF,NDUFC1,NDUFS8,COX6A1,COX7A2,NDUFS7,COX7A2L,PARK7,NDUFB3,NDUFA8,DNAJC15,NDUFA1,SLC25A23,COX6B1,COX7C,UQCR11,NDUFA5,NDUFA10,COX4I2,COX4I1,COX7B,NDUFA2,CCNB1,COX5B,ISCU,NDUFB5,UQCC2,NDUFAF1,NDUFA9,UQCRC2,NDUFB10,SDHC,SNCA,NDUFS6,NDUFB11,NDUFB9,SURF1,NDUFC2,UQCRB,PINK1,NDUFS2,NDUFV3,COX7A1,AK4,NDUFS…		COX7A1,UQCR10
GO_REGULATION_OF_PROTEIN_EXPORT_FROM_NUCLEUS	GO:0046825	37	Down	8.238728704483989e-5	0.04817513297298417	1	AKAP8L,TPR,RIOK2,SP100,PRKACA,RAPGEF3,GSK3B,XPO1,RBM22,RANGAP1,PPM1A,EMD,YWHAE,SUPT6H,DNAJC27,PARK7,XPO5,IL1B,XPO4,CAMK1,MDM2,TXN,ANP32B,CTDSPL2,BARD1,TP53,TCF7L2,BAG3,PTPN14,UHMK1,IWS1,CDK5,IFI27,SFN,PTPN11,SETD2,GAS6		IL1B,TCF7L2
GO_CYTOPLASMIC_TRANSLATION	GO:0002181	90	Down	8.36820856024578e-5	0.04817513297298417	3	RPL26L1,YBX3,RPL18,ZC3H15,FTSJ1,RPL31,EIF3I,RPL6,RPLP0,EIF3L,EIF3D,EIF5,FMR1,GSPT1,EIF3J,EIF3E,RPL18A,EIF3B,EIF3A,CPEB3,RPL19,DRG2,DPH1,RWDD1,CPEB4,RPL24,EIF4G1,RPL22,DPH5,ETF1,EIF2S2,RPL36,EIF2S3,EIF3G,UNK,DPH2,DPH6,DHX9,CPEB2,RPLP1,DENR,RPL13A,RPL11,EIF2D,RPL32,EIF3H,DPH7,EIF3M,DPH3,RPL30,EIF4A2,NCK1,RPL8,ZNF385A,EIF4A1,RPL26,RPL29,RPL22L1,RPL9,METTL3,EEF2,RPSA,CNBP,DNAJC24,RPS21,RPL38,RBM4,RPL…	DPH7,GSPT2	RPL31,RPL36,RPL32,RPL30,RPS21,RPL38,RPL39,RPS29,RPS28
