## Extended Data Table 7 for "An integrated cell atlas of the human lung in health and disease": EC_capillary-smoking_status_num-GO_BP-Total.tsv

GeneSet	GOID	NGenes	Direction	PValue	FDR	Cluster	Genes	DEUp	DEDown
GO_MATURATION_OF_LSU_RRNA	GO:0000470	21	Down	2.595145685852365e-6	0.018976371925806125	1	LAS1L,DDX18,PES1,SNU13,GTPBP4,FTSJ3,ZNHIT6,RPL35,WDR12,URB1,NHP2,RPL7L1,RPL7,RPL7A,NOL9,MRPL1,RSL1D1,RPF2,RPL10A,BOP1,ZNHIT3		GTPBP4,NHP2,RPL7,RSL1D1
GO_RIBOSOME_BIOGENESIS	GO:0042254	268	Down	5.071184373545197e-6	0.018976371925806125	1	LAS1L,RPUSD1,TSR3,UTP18,TFB1M,RPL26L1,NOP16,MRTO4,NOP58,USP36,RIOK2,WDR3,WDR18,THUMPD1,RRP15,NLE1,EXOSC7,EXOSC5,MRPL22,XPO1,DIS3,RPS5,WBP11,RRN3,DIMT1,NOP14,DDX18,XRN2,RPL6,ESF1,RPLP0,PES1,SNU13,DDX17,RPL3,MTG2,NOP56,RBFA,RIOK3,SUV39H1,ERI1,PIH1D1,ERCC2,POP4,RPS16,FBL,RPS19,DDX49,GTPBP10,EXOSC3,NPM3,GTPBP4,NUP88,C1QBP,FTSJ3,UTP6,GAR1,FRG1,KRR1,NOP2,PAK1IP1,MDN1,BYSL,DROSHA,BRIX1,RPL24,RRP9,RPS15,…	UTP20,BTRC	EXOSC3,NPM3,GTPBP4,EXOSC9,EXOSC2,UTP3,IMP4,ZNF593,NHP2,RPL7,RRP1B,TFB2M,RSL1D1,EXOSC4
GO_RRNA_METABOLIC_PROCESS	GO:0016072	204	Down	1.7903167479825064e-5	0.03721718809801716	2	LAS1L,RPUSD1,TSR3,UTP18,TFB1M,MRTO4,NOP58,USP36,RIOK2,WDR3,WDR18,THUMPD1,RRP15,EXOSC7,EXOSC5,DIS3,WBP11,DIMT1,NOP14,DDX18,XRN2,ESF1,PES1,SNU13,DDX17,NOP56,RBFA,RIOK3,SUV39H1,ERI1,PIH1D1,ERCC2,POP4,RPS16,FBL,RPS19,DDX49,EXOSC3,NPM3,GTPBP4,FTSJ3,UTP6,GAR1,FRG1,KRR1,NOP2,MDN1,BYSL,DROSHA,XRN1,RRP9,RPS15,WDR75,NOL10,RPF1,ZNHIT6,EBNA1BP2,ERI3,NSUN4,HEATR1,FCF1,RCL1,WDR55,EXOSC8,UTP20,MTERF4,RPL5,DDX54…	UTP20,BTRC	EXOSC3,NPM3,GTPBP4,EXOSC9,EXOSC2,UTP3,IMP4,NHP2,RPL7,NIFK,RRP1B,TFB2M,RSL1D1,EXOSC4
GO_RIBOSOMAL_LARGE_SUBUNIT_BIOGENESIS	GO:0042273	63	Down	1.9891602404071172e-5	0.03721718809801716	1	LAS1L,RPL26L1,NOP16,MRTO4,NLE1,DDX18,RPL6,RPLP0,PES1,SNU13,RPL3,GTPBP4,FTSJ3,NOP2,PAK1IP1,MDN1,BRIX1,RPL24,ZNHIT6,EBNA1BP2,FASTKD2,GTF3A,RPL5,PPAN,DHX30,NIP7,WDR74,RPL35,RSL24D1,WDR12,URB1,RPL11,NVL,NHP2,RPL7L1,RPL10,RPL7,SURF6,RPL7A,HEATR3,MALSU1,RPL26,NOL9,MRPL1,RSL1D1,RPL38,ZNF622,MRPL11,RRS1,NPM1,DDX28,RPL35A,RPL14,NOC2L,RPF2,RPL12,RPL23A,SDAD1,RPL10A,EIF6,MRPL20,BOP1,ZNHIT3		GTPBP4,NHP2,RPL7,RSL1D1
