## Extended Data Table 7 for "An integrated cell atlas of the human lung in health and disease": EC_venous-BMI-GO_BP-Total.tsv

GeneSet	GOID	NGenes	Direction	PValue	FDR	Cluster	Genes	DEUp	DEDown
GO_ATP_SYNTHESIS_COUPLED_ELECTRON_TRANSPORT	GO:0042773	80	Down	4.821726086211503e-8	3.6090619755293097e-4	1	NDUFAB1,COX10,UQCRC1,COX15,BID,NDUFS1,NDUFB4,SDHA,COQ9,NDUFB2,DLD,NDUFB7,TAZ,NDUFC1,NDUFS8,COX6A1,NDUFS7,COX7A2L,PARK7,NDUFB3,NDUFA8,DNAJC15,NDUFA1,COX6B1,COX7C,UQCR11,NDUFA5,NDUFA10,COX4I1,COX7B,NDUFA2,CCNB1,COX5B,ISCU,NDUFB5,NDUFAF1,NDUFA9,UQCRC2,NDUFB10,SDHC,SNCA,NDUFS6,NDUFB11,NDUFB9,NDUFC2,UQCRB,PINK1,NDUFS2,NDUFV3,NDUFS4,UQCRQ,COX6C,NDUFB6,NDUFB8,NDUFV1,SDHAF2,COA6,NDUFS5,UQCRFS1,MECP2,CDK1…		NDUFB2,NDUFB3,NDUFA8,NDUFA5,NDUFB5,NDUFA9
GO_ELECTRON_TRANSPORT_CHAIN	GO:0022900	144	Down	1.0700564876506311e-7	4.004686405032487e-4	1	NDUFAB1,SLC25A13,CIAPIN1,COX10,CYB561,UQCRC1,COX15,BID,NDUFS1,GLRX2,HSD17B6,AIFM2,CYBA,AKR7A2,NDUFB4,MAOB,P4HA2,SDHA,ME2,AKR1B1,COQ9,NDUFB2,DLD,PHGDH,NDUFB7,IDH3B,TAZ,GSR,ETFB,GLRX3,NDUFC1,NDUFS8,ALDH2,COX6A1,ALDH5A1,COX7A2,GPD2,NDUFS7,SLC25A12,COX7A2L,PARK7,NCF2,SDHB,AKR1A1,NDUFB3,NDUFA8,DNAJC15,NQO2,NDUFA1,COX6B1,COX7C,UQCR11,POR,STEAP4,NDUFA5,NDUFA10,COX4I1,COX7B,IDO1,AOC2,NDUFA2,MYBBP1A,DMGDH…		NDUFB2,IDH3B,ETFB,NDUFB3,NDUFA8,NDUFA5,NDUFB5,NDUFA9,QDPR
GO_RESPIRATORY_ELECTRON_TRANSPORT_CHAIN	GO:0022904	95	Down	1.9973712130922698e-7	4.970435142556636e-4	1	NDUFAB1,SLC25A13,COX10,UQCRC1,COX15,BID,NDUFS1,AIFM2,NDUFB4,SDHA,COQ9,NDUFB2,DLD,NDUFB7,TAZ,ETFB,NDUFC1,NDUFS8,COX6A1,ALDH5A1,GPD2,NDUFS7,SLC25A12,COX7A2L,PARK7,SDHB,NDUFB3,NDUFA8,DNAJC15,NDUFA1,COX6B1,COX7C,UQCR11,NDUFA5,NDUFA10,COX4I1,COX7B,NDUFA2,MYBBP1A,CCNB1,COX5B,ISCU,NDUFB5,NDUFAF1,NDUFA9,ETFA,UQCRC2,NDUFB10,SDHC,SNCA,NDUFS6,NDUFB11,NDUFB9,NDUFC2,UQCRB,PINK1,NDUFS2,NDUFV3,NDUFAF2,NDUFS4,UQ…		NDUFB2,ETFB,NDUFB3,NDUFA8,NDUFA5,NDUFB5,NDUFA9
GO_MITOCHONDRIAL_ELECTRON_TRANSPORT_NADH_TO_UBIQUINONE	GO:0006120	46	Down	2.6562111650269266e-7	4.970435142556636e-4	1	NDUFAB1,NDUFS1,NDUFB4,COQ9,NDUFB2,DLD,NDUFB7,NDUFC1,NDUFS8,NDUFS7,PARK7,NDUFB3,NDUFA8,DNAJC15,NDUFA1,NDUFA5,NDUFA10,NDUFA2,ISCU,NDUFB5,NDUFAF1,NDUFA9,NDUFB10,SNCA,NDUFS6,NDUFB11,NDUFB9,NDUFC2,PINK1,NDUFS2,NDUFV3,NDUFS4,NDUFB6,NDUFB8,NDUFV1,NDUFS5,NDUFA3,NDUFA11,NDUFV2,NDUFB1,NDUFA12,NDUFA6,NDUFA13,NDUFA4,NDUFS3,NDUFA7		NDUFB2,NDUFB3,NDUFA8,NDUFA5,NDUFB5,NDUFA9
GO_OXIDATIVE_PHOSPHORYLATION	GO:0006119	102	Down	5.929486560067059e-7	8.876441380420388e-4	1	NDUFAB1,COX10,UQCRC1,COX15,BID,NDUFS1,NDUFB4,RHOA,SDHA,COQ9,NDUFB2,DLD,MSH2,NDUFB7,ABCD1,TAZ,PGK1,PPIF,NDUFC1,NDUFS8,COX6A1,COX7A2,NDUFS7,COX7A2L,PARK7,NDUFB3,NDUFA8,DNAJC15,NDUFA1,SLC25A23,COX6B1,COX7C,UQCR11,NDUFA5,NDUFA10,COX4I1,COX7B,NDUFA2,CCNB1,COX5B,ISCU,NDUFB5,UQCC2,NDUFAF1,NDUFA9,UQCRC2,NDUFB10,SDHC,SNCA,NDUFS6,NDUFB11,NDUFB9,SURF1,NDUFC2,UQCRB,PINK1,NDUFS2,NDUFV3,COX7A1,AK4,NDUFS4,UQCRQ…		NDUFB2,NDUFB3,NDUFA8,NDUFA5,NDUFB5,NDUFA9
GO_CELLULAR_RESPIRATION	GO:0045333	151	Down	2.992730007544719e-6	0.0037334306844120373	1	NDUFAB1,SLC25A13,COX10,UQCRC1,MDH1,COX15,BID,NDUFS1,AIFM2,CS,NDUFB4,MTFR1,IDH3G,SDHA,ME2,NOA1,COQ9,NDUFB2,DLD,FH,NDUFB7,ACO2,HIF1A,IDH3B,SLC25A14,TAZ,ETFB,OGDH,NDUFC1,NDUFS8,COX6A1,ALDH5A1,NNT,GPD2,NDUFS7,COQ10B,SLC25A12,COX7A2L,PARK7,SDHB,MTFR1L,NDUFB3,NDUFA8,NR4A3,DLST,IDE,DNAJC15,CAT,PIK3CA,ACO1,CISD1,NDUFA1,SLC25A23,PANK2,COX6B1,TRAP1,COX7C,UQCR11,NDUFA5,CBFA2T3,NDUFA10,COX4I1,COX7B,NDUFA2,PD…	HIF1A	NDUFB2,IDH3B,ETFB,NDUFB3,NDUFA8,NDUFA5,COQ10A,SUCLA2,NDUFB5,IDH1,NDUFA9
GO_MITOCHONDRIAL_RESPIRATORY_CHAIN_COMPLEX_ASSEMBLY	GO:0033108	86	Down	8.88463899418212e-6	0.009500217553064738	2	NDUFAF7,NDUFAB1,TTC19,NDUFS1,NDUFB4,BCS1L,TIMM21,NDUFB2,NDUFB7,SAMM50,UQCC1,NDUFAF5,TAZ,COA1,TFAM,NDUFC1,FOXRED1,NDUFS8,TIMMDC1,NDUFS7,NDUFB3,NDUFA8,NDUFAF4,FASTKD3,NDUFA1,NDUFA5,ECSIT,NDUFA10,SCO2,NDUFA2,SCO1,COX16,NDUFB5,UQCC2,NDUFAF1,COX17,NDUFA9,NDUFB10,NDUFS6,NDUFB11,NDUFB9,SURF1,NDUFC2,NUBPL,SDHAF4,OXA1L,NDUFAF6,UQCRB,NDUFS2,NDUFV3,COX18,NDUFAF2,NDUFS4,NDUFB6,NDUFB8,NDUFV1,SDHAF2,NDUFS5,NDU…		NDUFB2,NDUFB3,NDUFA8,NDUFA5,NDUFB5,NDUFA9
GO_NADH_DEHYDROGENASE_COMPLEX_ASSEMBLY	GO:0010257	55	Down	1.1323221598725103e-5	0.010594289208307173	2	NDUFAF7,NDUFAB1,NDUFS1,NDUFB4,BCS1L,TIMM21,NDUFB2,NDUFB7,NDUFAF5,TAZ,COA1,NDUFC1,FOXRED1,NDUFS8,TIMMDC1,NDUFS7,NDUFB3,NDUFA8,NDUFAF4,NDUFA1,NDUFA5,ECSIT,NDUFA10,NDUFA2,NDUFB5,NDUFAF1,NDUFA9,NDUFB10,NDUFS6,NDUFB11,NDUFB9,NDUFC2,NUBPL,OXA1L,NDUFAF6,NDUFS2,NDUFV3,NDUFAF2,NDUFS4,NDUFB6,NDUFB8,NDUFV1,NDUFS5,NDUFA3,TMEM126B,NDUFA11,ACAD9,NDUFAF3,NDUFV2,NDUFB1,NDUFA12,NDUFA6,NDUFA13,NDUFS3,NDUFA7		NDUFB2,NDUFB3,NDUFA8,NDUFA5,NDUFB5,NDUFA9
GO_ENERGY_DERIVATION_BY_OXIDATION_OF_ORGANIC_COMPOUNDS	GO:0015980	210	Down	2.2977825882918806e-5	0.01910989185929414	1	NDUFAB1,SLC25A13,COX10,UQCRC1,MDH1,COX15,BID,NDUFS1,RB1CC1,AIFM2,PHKA2,PPP1R3F,CS,NDUFB4,MTFR1,PHKA1,IDH3G,ADGRF5,ACADVL,SDHA,TIGAR,PGM1,ME2,GSK3B,NOA1,GNAS,COQ9,NDUFB2,DLD,FH,SORBS1,NDUFB7,ACO2,PYGL,HIF1A,PYGB,IDH3B,SLC25A14,TAZ,PHKB,GYS1,AKT2,ETFB,GSK3A,OGDH,PRKAG2,NDUFC1,NDUFS8,COX6A1,ALDH5A1,NNT,PCDH12,GBE1,POMC,GPD2,NDUFS7,COQ10B,PASK,SLC25A12,COX7A2L,PARK7,LEPR,SDHB,MTFR1L,NDUFB3,NDUFA8,NR4…	SORBS1,HIF1A,IL6ST	NDUFB2,IDH3B,ETFB,NDUFB3,NDUFA8,NDUFA5,COQ10A,SUCLA2,NDUFB5,IDH1,NDUFA9,INSR,PHLDA2
GO_TRANSPORT_ACROSS_BLOOD_BRAIN_BARRIER	GO:0150104	4	Down	6.363920927549691e-5	0.04763394814270944	3	ABCB1,ABCG2,APOE,MFSD2A		ABCG2
