## Extended Data Table 7 for "An integrated cell atlas of the human lung in health and disease": EC_venous-nose-GO_BP-Total.tsv

GeneSet	GOID	NGenes	Direction	PValue	FDR	Cluster	Genes	DEUp	DEDown
GO_ANTIGEN_PROCESSING_AND_PRESENTATION_OF_PEPTIDE_ANTIGEN	GO:0048002	165	Down	5.634395750799122e-9	4.2173452194731425e-5	1	AP2B1,PSMB1,HFE,PSMC4,SLC11A1,CD74,PSMA4,AP2S1,VAMP3,CYBA,KIF26A,KIF2A,PSME4,AP1M1,RAB7A,KIFAP3,DYNC1I2,CAPZB,KIF22,DNM2,ITGB5,KIF3C,PSMC5,DYNLL1,LAG3,PSME1,SNAP23,PSMD5,TREM2,PSMD8,AP1B1,NCF4,PSMC6,PSMA3,LGMN,PSMC1,PSMB5,PSMA6,PSME2,SEC23A,PSMA7,KIF3B,PSMD10,PSMD7,PYCARD,IKBKB,DCTN6,FCGRT,AP1S1,PSMA2,PSMD3,PSMD11,PSMD9,CLEC4A,LNPEP,SEC24A,ACTR1B,PSMD14,CAPZA1,NCF2,CTSD,VAMP8,IDE,CLTA,PSMF1,PSMB2…	DNM2,DCTN4,KIF23,ITGAV,AP1S3,MR1,CHUK	PSMC4,CD74,CAPZB,SNAP23,PSMD8,PSMC1,FCGRT,PSMA2,PSMD11,KLC1,ACTR1A,ARF1,DYNC1LI1,PSMD6,PSMC3,B2M,PDIA3,CTSF,PSMD2,HLA-DQB1,PSMD13,HLA-DRB1,HLA-DQA1,HLA-DOA,HLA-DMA,PSMB8,TAP2,HLA-DRA,HLA-E,HLA-F,HLA-DPB1,HLA-DPA1,HLA-DMB
GO_NEGATIVE_REGULATION_OF_RNA_SPLICING	GO:0033119	24	Down	6.419414700524172e-8	1.59075335176457e-4	2	PTBP1,SFSWAP,U2AF2,HNRNPL,C1QBP,RPS13,SRSF9,SRSF7,SRSF4,PTBP2,PTBP3,HNRNPA2B1,SRSF6,RBM42,TMBIM6,RBMX,SAP18,DYRK1A,HNRNPK,NPM1,RBM10,SRSF10,RPS26,RNPS1		RBM42,TMBIM6,NPM1,RNPS1
GO_ANTIGEN_PROCESSING_AND_PRESENTATION_OF_PEPTIDE_OR_POLYSACCHARIDE_ANTIGEN_VIA_MHC_CLASS_II	GO:0002504	85	Down	7.9717288910089e-8	1.59075335176457e-4	1	AP2B1,CD74,AP2S1,KIF26A,KIF2A,AP1M1,RAB7A,KIFAP3,DYNC1I2,CAPZB,KIF22,DNM2,KIF3C,DYNLL1,LAG3,TREM2,AP1B1,LGMN,SEC23A,KIF3B,PYCARD,DCTN6,AP1S1,SEC24A,ACTR1B,CAPZA1,CTSD,CLTA,KLC1,CANX,KIF3A,ACTR10,DCTN4,CTSL,DYNC1LI2,DCTN3,THBS1,KIF23,ACTR1A,KIF11,SEC31A,CENPE,SEC24B,CLTC,OSBPL1A,ARF1,DYNC1LI1,SEC24D,AP1S3,SAR1B,SEC13,DYNC1I1,FCER1G,AP2M1,RACGAP1,CTSS,AP1G1,DCTN5,RILP,CTSF,KLC2,TRAF6,DCTN2,SEC24C,H…	DNM2,DCTN4,KIF23,AP1S3	CD74,CAPZB,KLC1,ACTR1A,ARF1,DYNC1LI1,CTSF,HLA-DQB1,HLA-DRB1,HLA-DQA1,HLA-DOA,HLA-DMA,HLA-DRA,HLA-DPB1,HLA-DPA1,HLA-DMB
GO_PEPTIDE_ANTIGEN_ASSEMBLY_WITH_MHC_PROTEIN_COMPLEX	GO:0002501	5	Down	9.867806432207611e-8	1.59075335176457e-4	1	TAPBPL,CALR,HLA-DMA,HLA-DRA,HLA-DMB		HLA-DMA,HLA-DRA,HLA-DMB
GO_ANTIGEN_PROCESSING_AND_PRESENTATION	GO:0019882	191	Down	1.0626274894886906e-7	1.59075335176457e-4	1	AP2B1,PSMB1,HFE,PSMC4,WAS,SLC11A1,CD74,PSMA4,AP2S1,VAMP3,CYBA,ATG5,AP3D1,KIF26A,KIF2A,PSME4,RAB27A,AP1M1,RAB7A,KIFAP3,DYNC1I2,CAPZB,KIF22,DNM2,ITGB5,KIF3C,RAB10,PSMC5,DYNLL1,LAG3,ICAM1,PSME1,SNAP23,PSMD5,TREM2,PSMD8,AP1B1,NCF4,PSMC6,PSMA3,LGMN,PSMC1,PSMB5,PSMA6,PSME2,SEC23A,PSMA7,KIF3B,PSMD10,PSMD7,PYCARD,CTSH,IKBKB,DCTN6,RELB,FCGRT,NOD1,AP1S1,PSMA2,PSMD3,PSMD11,RAB34,PSMD9,RAB5B,CLEC4A,RAB35,LNP…	DNM2,DCTN4,CCL21,KIF23,ITGAV,AP1S3,MR1,CHUK	PSMC4,CD74,CAPZB,SNAP23,PSMD8,PSMC1,CTSH,FCGRT,PSMA2,PSMD11,KLC1,ACTR1A,ARF1,DYNC1LI1,PSMD6,PSMC3,B2M,PDIA3,CTSF,PSMD2,HLA-DQB1,PSMD13,HLA-DRB1,HLA-DQA1,HLA-DOA,HLA-DMA,PSMB8,TAP2,HLA-DRA,HLA-E,HLA-F,HLA-DPB1,HLA-DPA1,HLA-DMB
GO_NEGATIVE_REGULATION_OF_MRNA_SPLICING_VIA_SPLICEOSOME	GO:0048025	19	Down	4.678821115485798e-7	5.271498898541478e-4	2	PTBP1,SFSWAP,U2AF2,HNRNPL,C1QBP,SRSF9,SRSF7,SRSF4,HNRNPA2B1,SRSF6,RBM42,RBMX,SAP18,DYRK1A,HNRNPK,NPM1,RBM10,SRSF10,RNPS1		RBM42,NPM1,RNPS1
GO_INTERFERON_GAMMA_MEDIATED_SIGNALING_PATHWAY	GO:0060333	72	Down	4.92992548961795e-7	5.271498898541478e-4	1	NR1H3,CD44,IFNGR1,PIAS1,SP100,OAS1,ICAM1,HSP90AB1,JAK2,HCK,MID1,CDC37,OAS3,OAS2,TRIM38,STAT1,SUMO1,TRIM62,GBP1,IRF6,TRIM25,NMI,MT2A,IRF1,MED1,IRF3,NR1H2,TRIM21,PPARG,TRIM5,TRIM22,OASL,PARP9,PML,NLRC5,IRF8,TP53,CAMK2D,CAMK2G,FCGR1A,IFNGR2,JAK1,GBP2,VCAM1,PRKCD,B2M,TRIM68,IRF2,PTAFR,TRIM8,PARP14,PTPN2,HLA-DQB1,CIITA,SOCS3,SOCS1,IRF7,HLA-DRB1,HLA-DQA1,HLA-DRB5,HLA-DRA,HLA-E,HLA-G,HLA-F,IRF9,IFI30,HL…		HSP90AB1,CDC37,NMI,CAMK2G,B2M,PTAFR,HLA-DQB1,SOCS3,HLA-DRB1,HLA-DQA1,HLA-DRA,HLA-E,HLA-F,HLA-DPB1,HLA-DPA1
GO_REGULATION_OF_CELLULAR_AMINO_ACID_METABOLIC_PROCESS	GO:0006521	53	Down	5.752642691823313e-7	5.382316318537187e-4	2	PSMB1,PSMC4,PSMA4,ATP2B4,PSME4,PSMC5,PSME1,COMT,PSMD5,PSMD8,PSMC6,PSMA3,PSMC1,PSMB5,PSMA6,PSME2,PSMA7,PSMD10,PSMD7,OAZ1,PSMA2,PSMD3,PSMD11,PSMD9,PSMD14,ODC1,PARK7,PSMF1,PSMB2,PSMA1,PSME3,PSMB7,PSMB6,PSMA5,OAZ3,SLC7A11,AZIN1,SLC7A7,PSMD4,PSMB4,PSMC2,PSMD6,PSMC3,PSMD1,PSMD2,OAZ2,NQO1,PSMD13,PSMD12,PSMB8,PSMB10,PSMB9,PSMB3		PSMC4,COMT,PSMD8,PSMC1,PSMA2,PSMD11,PSMD6,PSMC3,PSMD2,PSMD13,PSMB8
GO_MHC_PROTEIN_COMPLEX_ASSEMBLY	GO:0002396	6	Down	1.1425098863662754e-6	8.791847334458447e-4	3	TAPBPL,CALR,HLA-DMA,HLA-DRA,TAPBP,HLA-DMB		HLA-DMA,HLA-DRA,HLA-DMB
GO_PEPTIDYL_SERINE_DEPHOSPHORYLATION	GO:0070262	17	Down	1.1745955022656576e-6	8.791847334458447e-4	4	PPP5C,PPP1R15A,PPM1F,PPP1R16B,PPP2CB,PPP2R1A,YWHAE,PPP2CA,DUSP1,SWAP70,PPP3CA,NCK1,PPP1R15B,PPP1CA,PPP2R2D,PPTC7,PPP2R2A		PPP2R1A,YWHAE,NCK1,PPP1CA
GO_CYTOPLASMIC_TRANSLATIONAL_INITIATION	GO:0002183	29	Down	2.787030043007661e-6	0.0018964472610829403	2	EIF3I,EIF3L,EIF3D,EIF5,EIF3J,EIF3E,EIF3B,EIF3A,EIF4G1,EIF2S2,EIF2S3,EIF3G,DENR,RPL13A,EIF2D,EIF3H,EIF3M,EIF4A2,NCK1,EIF4A1,METTL3,RBM4,EIF3F,EIF3K,EIF3C,EIF4EBP1,YTHDF2,MTOR,MCTS1		EIF3I,EIF3D,EIF2S3,EIF4A2,NCK1,EIF4A1
GO_RNA_SPLICING	GO:0008380	391	Down	5.7711956565884925e-6	0.0035997832907970722	2	RBM5,KDM1A,POLR2J,GCFC2,LUC7L,AKAP8L,PTBP1,CLK1,AQR,STRAP,ZCCHC8,GEMIN8,POLR2B,CELF2,THOC3,THRAP3,CCAR1,SNRNP40,SFSWAP,U2AF2,SUGP2,DDX20,CDK13,YBX1,ELAVL1,DHX8,GPKOW,JMJD6,PABPC1,DAZAP1,CPSF1,CLNS1A,ZNF638,SART3,RBM7,GPATCH1,MBNL3,XAB2,SNRPA,THOC1,DDX1,GEMIN5,YTHDC1,PPIE,REST,WBP11,CHERP,RBM22,SRRT,SF3B2,KHSRP,FUS,PAPOLA,PDCD7,HNRNPC,GEMIN2,CWF19L1,SRPK1,CDC5L,HNRNPH3,CIRBP,HNRNPM,POLR2E,SF3A1,SN…	POLR2B,MBNL3,GEMIN2,FMR1,USB1,FXR2,KHDRBS3,SRPK2,TRA2B,NCBP1,DBR1	KHSRP,HNRNPC,HNRNPM,TFIP11,SNW1,ACIN1,PPP2R1A,PRPF31,ZPR1,HSPA8,SRSF3,KHDRBS1,THOC2,RALY,RBM42,HNRNPH2,SNRPA1,SYNCRIP,HNRNPA1,TMBIM6,EIF4A3,SF3B4,PPP4R2,PSIP1,PRPF18,HNRNPF,HNRNPA3,TSEN34,HNRNPA0,PUF60,NPM1,DDX41,SNRNP35,AHNAK2,RNPS1
GO_NEGATIVE_REGULATION_OF_MRNA_PROCESSING	GO:0050686	28	Down	9.95406302719215e-6	0.0057312432121948646	2	PTBP1,SFSWAP,U2AF2,ZC3H14,RNF40,HNRNPL,C1QBP,SRSF9,SRSF7,SRSF4,HNRNPA2B1,SRSF6,RBM42,CCNT1,CDK9,BARD1,RBMX,SAP18,RNF20,DYRK1A,HNRNPK,NPM1,RBM10,SRSF10,SUPT5H,CTR9,NELFE,RNPS1	SUPT5H	RBM42,NPM1,RNPS1
GO_REGULATION_OF_TRANSCRIPTION_FROM_RNA_POLYMERASE_II_PROMOTER_IN_RESPONSE_TO_HYPOXIA	GO:0061418	70	Down	1.5761705873092013e-5	0.007948565212085737	2	CREBBP,PSMB1,PSMC4,PSMA4,PSME4,SIRT2,PSMC5,PSME1,PSMD5,PSMD8,RBX1,EP300,PSMC6,PSMA3,HIF1A,PSMC1,PSMB5,PSMA6,PSME2,PSMA7,PSMD10,PSMD7,PSMA2,CUL2,PSMD3,PSMD11,PSMD9,VEGFA,PSMD14,EPAS1,NFE2L2,EGR1,HIF3A,PSMF1,PSMB2,PSMA1,EGLN3,PSME3,VHL,EGLN1,PSMB7,TP53,PSMB6,PSMA5,ARNT,RPS27A,LIMD1,NOTCH1,UBC,BACH1,PSMD4,PSMB4,PSMC2,PSMD6,CITED2,PSMC3,HIF1AN,RBPJ,UBB,PSMD1,PSMD2,HIGD1A,PSMD13,PSMD12,PSMB8,PSMB10,UB…	CREBBP	PSMC4,SIRT2,PSMD8,PSMC1,PSMA2,PSMD11,UBC,PSMD6,PSMC3,PSMD2,PSMD13,PSMB8,EGLN2
GO_ANTIGEN_PROCESSING_AND_PRESENTATION_OF_EXOGENOUS_PEPTIDE_ANTIGEN_VIA_MHC_CLASS_I	GO:0042590	71	Down	1.592898840097342e-5	0.007948565212085737	1	PSMB1,PSMC4,PSMA4,VAMP3,CYBA,PSME4,ITGB5,PSMC5,PSME1,SNAP23,PSMD5,PSMD8,NCF4,PSMC6,PSMA3,PSMC1,PSMB5,PSMA6,PSME2,PSMA7,PSMD10,PSMD7,IKBKB,PSMA2,PSMD3,PSMD11,PSMD9,CLEC4A,LNPEP,PSMD14,NCF2,VAMP8,PSMF1,PSMB2,PSMA1,PSME3,CD36,PSMB7,ITGAV,PSMB6,PSMA5,FCGR1A,NCF1,FCER1G,PSMD4,PSMB4,PSMC2,PSMD6,CYBB,PSMC3,B2M,PDIA3,TAP1,PSMD1,PSMD2,CALR,PSMD13,PSMD12,PSMB8,TAP2,HLA-E,HLA-G,HLA-F,PSMB10,CHUK,IFI30,TAPBP…	ITGAV,CHUK	PSMC4,SNAP23,PSMD8,PSMC1,PSMA2,PSMD11,PSMD6,PSMC3,B2M,PDIA3,PSMD2,PSMD13,PSMB8,TAP2,HLA-E,HLA-F
GO_RIBOSOMAL_LARGE_SUBUNIT_EXPORT_FROM_NUCLEUS	GO:0000055	8	Down	1.9855585685337145e-5	0.009288691178421783	3	XPO1,NUP88,RAN,ZNF593,NMD3,RRS1,NPM1,SDAD1		RAN,NMD3,NPM1,SDAD1
GO_TOXIN_TRANSPORT	GO:1901998	29	Down	2.5131396304111452e-5	0.011065205960957308	5	ATP6V0A1,HSPA5,LRP6,DNAJA1,SCFD1,NRP1,GGA1,TRIP4,DNAJC17,COPZ1,CCT4,ARID1A,CD274,TCP1,CCT6B,CCT7,ADAM10,MTMR12,CCT5,CCT8,RAB28,ABCG1,CRTC2,LRP5,ANTXR2,CCT3,CCT2,BNIP3,COPB2		DNAJA1,COPZ1,CCT4,TCP1,CCT5,LRP5,CCT3
GO_RRNA_CONTAINING_RIBONUCLEOPROTEIN_COMPLEX_EXPORT_FROM_NUCLEUS	GO:0071428	14	Down	2.930730868423543e-5	0.011317815822467412	5	RIOK2,XPO1,NUP88,RPS15,RAN,LTV1,ZNF593,ABCE1,TSC1,NMD3,RRS1,NPM1,SDAD1,EIF6		RAN,NMD3,NPM1,SDAD1
GO_REGULATION_OF_CELLULAR_AMINE_METABOLIC_PROCESS	GO:0033238	63	Down	3.067978569389232e-5	0.011317815822467412	2	PSMB1,PSMC4,PSMA4,ATP2B4,PSME4,VPS35,MAOB,PSMC5,PSME1,COMT,PSMD5,PSMD8,PSMC6,PSMA3,PSMC1,PSMB5,PSMA6,PSME2,PSMA7,PSMD10,PSMD7,OAZ1,PSMA2,PSMD3,PSMD11,PSMD9,PSMD14,ODC1,PARK7,PSMF1,PSMB2,PNKD,PSMA1,PSME3,PSMB7,PSMB6,PSMA5,OAZ3,SNCA,PAOX,SLC7A11,NR4A2,AZIN1,SLC7A7,PSMD4,PSMB4,ITGB2,PSMC2,PSMD6,HPRT1,PSMC3,ITGAM,PSMD1,PSMD2,OAZ2,NQO1,ABAT,PSMD13,PSMD12,PSMB8,PSMB10,PSMB9,PSMB3	ITGB2,ITGAM	PSMC4,COMT,PSMD8,PSMC1,PSMA2,PSMD11,PSMD6,PSMC3,PSMD2,PSMD13,PSMB8
GO_RNA_SPLICING_VIA_TRANSESTERIFICATION_REACTIONS	GO:0000375	314	Down	3.075733409801878e-5	0.011317815822467412	2	RBM5,KDM1A,POLR2J,GCFC2,LUC7L,PTBP1,AQR,STRAP,ZCCHC8,GEMIN8,POLR2B,CELF2,THRAP3,CCAR1,SNRNP40,SFSWAP,U2AF2,DDX20,CDK13,YBX1,ELAVL1,DHX8,GPKOW,JMJD6,PABPC1,DAZAP1,CPSF1,CLNS1A,SART3,RBM7,GPATCH1,MBNL3,XAB2,SNRPA,DDX1,GEMIN5,YTHDC1,PPIE,REST,WBP11,CHERP,RBM22,SRRT,SF3B2,KHSRP,FUS,PAPOLA,PDCD7,HNRNPC,GEMIN2,CWF19L1,SRPK1,CDC5L,HNRNPH3,CIRBP,HNRNPM,POLR2E,SF3A1,SNRPD3,TFIP11,SNU13,POLR2F,DDX17,ZMAT5,…	POLR2B,MBNL3,GEMIN2,FMR1,FXR2,KHDRBS3,SRPK2,TRA2B,NCBP1,DBR1	KHSRP,HNRNPC,HNRNPM,TFIP11,SNW1,PRPF31,HSPA8,SRSF3,KHDRBS1,RALY,RBM42,HNRNPH2,SNRPA1,SYNCRIP,HNRNPA1,EIF4A3,SF3B4,PSIP1,PRPF18,HNRNPF,HNRNPA3,HNRNPA0,PUF60,NPM1,DDX41,SNRNP35,RNPS1
GO_ANTIGEN_PROCESSING_AND_PRESENTATION_OF_PEPTIDE_ANTIGEN_VIA_MHC_CLASS_I	GO:0002474	91	Down	3.175339108507891e-5	0.011317815822467412	1	PSMB1,HFE,PSMC4,PSMA4,VAMP3,CYBA,PSME4,ITGB5,PSMC5,PSME1,SNAP23,PSMD5,PSMD8,NCF4,PSMC6,PSMA3,PSMC1,PSMB5,PSMA6,PSME2,SEC23A,PSMA7,PSMD10,PSMD7,IKBKB,FCGRT,PSMA2,PSMD3,PSMD11,PSMD9,CLEC4A,LNPEP,SEC24A,PSMD14,NCF2,VAMP8,IDE,PSMF1,PSMB2,CANX,PSMA1,PSME3,CD36,PSMB7,ITGAV,SEC31A,SEC24B,TAPBPL,PSMB6,PSMA5,FCGR1A,SEC24D,SAR1B,MR1,SEC13,NCF1,FCER1G,PSMD4,PSMB4,ACE,PSMC2,PSMD6,ERAP1,ERAP2,CYBB,PSMC3,B2M,P…	ITGAV,MR1,CHUK	PSMC4,SNAP23,PSMD8,PSMC1,FCGRT,PSMA2,PSMD11,PSMD6,PSMC3,B2M,PDIA3,PSMD2,PSMD13,PSMB8,TAP2,HLA-E,HLA-F
GO_NEGATIVE_REGULATION_OF_CELL_CYCLE_G2_M_PHASE_TRANSITION	GO:1902750	82	Down	5.041896701709703e-5	0.01715390764195324	6	PSMB1,BRCA1,PSMC4,FHL1,PSMA4,FOXN3,CUL1,PSME4,CDC14B,PSMC5,UIMC1,AURKA,PSME1,CLSPN,PSMD5,PSMD8,RBX1,PSMC6,PSMA3,PSMC1,PSMB5,PSMA6,PSME2,PSMA7,PSMD10,PSMD7,NBN,FZR1,BABAM1,PSMA2,PSMD3,CDK5RAP3,PSMD11,PSMD9,SKP1,PSMD14,MIIP,SYF2,PSMF1,PSMB2,PSMA1,PSME3,VPS4A,TAOK3,RINT1,HUS1,PSMB7,PSMB6,PSMA5,DTL,ATM,CHEK1,TAOK2,RAD17,DONSON,PSMD4,PSMB4,NAE1,TAOK1,PSMC2,PSMD6,TOPBP1,CHMP4C,RAD21,PSMC3,ZFYVE19,ATF5,…	CHMP4C,ATF5,FOXO4	PSMC4,CUL1,UIMC1,PSMD8,PSMC1,PSMA2,PSMD11,SKP1,PSMD6,PSMC3,PSMD2,BRCC3,PSMD13,PSMB8
GO_REGULATION_OF_RNA_SPLICING	GO:0043484	115	Down	5.33613328803736e-5	0.017365633765634624	2	RBM5,PTBP1,CLK1,CELF2,THRAP3,SFSWAP,U2AF2,JMJD6,DAZAP1,SART3,RBM7,MBNL3,YTHDC1,REST,RBM22,FUS,SRPK1,CIRBP,DDX17,RBFOX2,SNW1,SRSF5,FMR1,PQBP1,RBM3,HNRNPL,SNRNP70,PRX,SETX,C1QBP,DDX5,ZPR1,PRPF19,RPS13,NUP98,SRSF9,SRSF3,KHDRBS2,CLK4,FAM172A,FXR1,NCL,SRSF7,TIA1,SRSF4,PTBP2,PRDX6,PTBP3,RBM25,KHDRBS1,HNRNPA2B1,SMU1,RBM19,SRSF6,AHNAK,RBM42,NSRP1,METTL16,FXR2,HABP4,KHDRBS3,RBM38,RBM17,SRPK2,ZC3H10,HNRNPA…	MBNL3,FMR1,FXR2,KHDRBS3,SRPK2,TRA2B,NCBP1	SNW1,ZPR1,SRSF3,KHDRBS1,RBM42,HNRNPA1,TMBIM6,SF3B4,HNRNPF,NPM1,AHNAK2,RNPS1
GO_EPHRIN_RECEPTOR_SIGNALING_PATHWAY	GO:0048013	63	Down	7.119645986841151e-5	0.02220439592146084	7	AP2B1,FYN,AP2S1,ANKS1A,RHOA,ROCK1,CDC42,NCK2,ACTB,PAK3,PSEN1,MMP2,EFNB1,ARHGEF7,WASL,GIT1,ARPC3,ACTR3,EPHA4,APH1A,EFNB2,CHN1,ARPC1B,VAV3,ROCK2,RAC1,SDCBP,ACTR2,APH1B,SS18,EPHA2,EFNA3,PSEN2,RASA1,PAK1,TIAM1,NCK1,KALRN,VAV2,AP2M1,ARPC5,NCSTN,ARPC2,CRK,RBPJ,EFNA1,PTK2,SDC2,HRAS,YES1,PTPN11,AP2A2,ACTG1,EPHB4,AP2A1,SIPA1L1,PSENEN,ITSN1,ARHGEF28,ARPC4,ARPC1A,EFNA4,LYN	SDC2	ANKS1A,ACTB,ACTR3,ARPC1B,SDCBP,ACTR2,NCK1,CRK,ACTG1
GO_RESPONSE_TO_INTERFERON_GAMMA	GO:0034341	152	Down	7.497834220716881e-5	0.02244851565682634	1	CX3CL1,NUB1,WAS,SLC11A1,NR1H3,VIM,CD44,IFNGR1,PIAS1,VAMP3,SEC61A1,SP100,CDC42,STXBP2,EDN1,OAS1,KIF16B,ICAM1,HSP90AB1,JAK2,CD40,HCK,MID1,CCL17,STX4,CDC37,RPS6KB1,CCL2,OAS3,OAS2,GAPDH,TRIM38,CCL20,ACTR3,STAT1,KYNU,SUMO1,STXBP3,TRIM62,CD58,GBP3,GBP1,IRF6,TRIM25,NMI,MT2A,IRF1,MED1,IRF3,BST2,ASS1,NR1H2,GCH1,TRIM21,PPARG,TRIM5,TRIM22,OASL,SYNCRIP,FLNB,CALCOCO2,STXBP1,TLR4,CCL21,TLR2,CASP1,ACTR2,PARP9,R…	EDN1,CCL21,GBP5,STXBP4	VIM,HSP90AB1,CDC37,ACTR3,NMI,SYNCRIP,CASP1,ACTR2,GSN,CAMK2G,CDC42EP2,B2M,PTAFR,HLA-DQB1,ACTG1,SOCS3,HLA-DRB1,HLA-DQA1,HLA-DRA,HLA-E,HLA-F,HLA-DPB1,HLA-DPA1,CCL23
GO_NIK_NF_KAPPAB_SIGNALING	GO:0038061	129	Down	8.209325692359599e-5	0.022778931384909655	7	TSPAN6,MAP3K14,PSMB1,PSMC4,BIRC3,PSMA4,CUL1,EIF2AK2,RC3H2,HDAC7,RHOA,PSME4,BCL3,FBXW11,TRAF4,NFKB2,EDN1,CYLD,TRIP6,PSMC5,PSME1,AGO1,PSMD5,TREM2,PSMD8,CARD10,EP300,PSMC6,PSMA3,PPM1A,DICER1,PSMC1,PSMB5,PSMA6,NFKBIA,PSME2,PSMA7,RASSF2,PSMD10,TRADD,NFAT5,PSMD7,TNFRSF10A,RELB,NOD1,PSMA2,PSMD3,PSMD11,NFKB1,BIRC2,PSMD9,SASH1,SKP1,PSMD14,IL18R1,PRDX1,TNFRSF10B,IL1B,PSMF1,RBCK1,PSMB2,AGO3,TRAF2,PSMA1,RIPK…	EDN1,TRIP6,BTRC,CHUK	PSMC4,CUL1,NFKB2,PSMD8,CARD10,PSMC1,PSMA2,PSMD11,SKP1,PRDX1,RIPK3,APP,PSMD6,PSMC3,ILK,PSMD2,SPHK1,PSMD13,HMGB1,COPS8,PSMB8
GO_MRNA_PROCESSING	GO:0006397	444	Down	8.216848996560597e-5	0.022778931384909655	2	RBM5,KDM1A,POLR2J,GCFC2,PAF1,LUC7L,CDK11A,AKAP8L,PTBP1,ZC3H3,MNAT1,AQR,STRAP,ZCCHC8,GEMIN8,POLR2B,CELF2,PTCD2,THOC3,THRAP3,ZC3H11A,CCAR1,SNRNP40,SFSWAP,U2AF2,SUGP2,DDX20,CDK13,YBX1,ELAVL1,DHX8,GPKOW,PHRF1,JMJD6,PABPC1,DAZAP1,CPSF1,PRKACA,CLNS1A,NCBP3,SART3,RBM7,GPATCH1,MBNL3,XAB2,SNRPA,THOC1,DDX1,GEMIN5,YTHDC1,PPIE,REST,WBP11,CHERP,RBM22,SRRT,SF3B2,KHSRP,XRN2,FUS,PAPOLA,PDCD7,RBM27,ALKBH5,HNRNPC,…	POLR2B,MBNL3,GEMIN2,FMR1,GTF2H3,FXR2,KHDRBS3,GRSF1,SRPK2,TRA2B,NCBP1,DBR1,PDCD11,CHTOP,SUPT5H	KHSRP,HNRNPC,HNRNPM,TFIP11,SNW1,ACIN1,PRPF31,ZPR1,HSPA8,CPSF6,SRSF3,KHDRBS1,THOC2,RALY,RBM42,HNRNPH2,SNRPA1,SYNCRIP,HNRNPA1,EIF4A3,APP,SF3B4,PAN3,PPP4R2,PSIP1,PRPF18,HNRNPF,HNRNPA3,TSEN34,HNRNPA0,PUF60,NPM1,DDX41,SNRNP35,HSF1,RNPS1
GO_MITOTIC_NUCLEAR_ENVELOPE_REASSEMBLY	GO:0007084	10	Down	9.273187743852072e-5	0.023032211057583556	3	VRK1,EMD,PPP2R1A,PPP2CA,LMNA,REEP3,REEP4,BANF1,ANKLE2,PPP2R2A		PPP2R1A,LMNA
GO_REGULATION_OF_DNA_TEMPLATED_TRANSCRIPTION_IN_RESPONSE_TO_STRESS	GO:0043620	107	Down	9.441392116042626e-5	0.023032211057583556	2	CREBBP,PSMB1,MBTPS2,PSMC4,HSF2,BCLAF1,PSMA4,HSPA5,PSME4,SIRT2,NEDD4,NCK2,PSMC5,GCN1,PSME1,PSMD5,PSMD8,HMOX1,RBX1,EP300,PSMC6,PSMA3,HIF1A,PSMC1,PSMB5,PSMA6,PSME2,PSMA7,PSMD10,HSF4,PSMD7,PSMA2,CUL2,PSMD3,PSMD11,PSMD9,VEGFA,PSMD14,EPAS1,NFE2L2,RPS6KA1,ATF6,EGR1,CHD6,HIF3A,PSMF1,PSMB2,KLF2,ATF4,INO80,PSMA1,EGLN3,SESN2,PSME3,DNAJB1,VHL,EGLN1,PSMB7,TMBIM6,TP53,PSMB6,PSMA5,ARNT,RPS27A,LIMD1,TAF1,NOTCH1,…	CREBBP,HSF4	PSMC4,SIRT2,PSMD8,PSMC1,PSMA2,PSMD11,TMBIM6,UBC,NCK1,PSMD6,PSMC3,PSMD2,JUN,HSF1,PSMD13,PSMB8,EGLN2
GO_REGULATION_OF_ESTABLISHMENT_OF_PROTEIN_LOCALIZATION_TO_CHROMOSOME	GO:0070202	12	Down	9.468181180163505e-5	0.023032211057583556	5	CCT4,TCP1,DKC1,CCT7,WRAP53,CCT6A,TERF1,CCT5,CCT8,CCT3,SPIDR,CCT2		CCT4,TCP1,CCT5,CCT3
GO_POSITIVE_REGULATION_OF_TELOMERASE_RNA_LOCALIZATION_TO_CAJAL_BODY	GO:1904874	15	Down	9.539058687843557e-5	0.023032211057583556	5	CCT4,TCP1,DKC1,CCT7,SHQ1,NAF1,NHP2,CCT6A,CCT5,CCT8,CCT3,CCT2,RUVBL1,NOP10,RUVBL2		CCT4,TCP1,CCT5,CCT3
GO_REGULATION_OF_PROTEIN_LOCALIZATION_TO_CHROMOSOME_TELOMERIC_REGION	GO:1904814	13	Down	1.051357836380718e-4	0.024591916891592732	5	CCT4,TCP1,GNL3L,DKC1,CCT7,WRAP53,CCT6A,TERF1,CCT5,CCT8,CCT3,GNL3,CCT2		CCT4,TCP1,CCT5,CCT3
GO_PROTEIN_FOLDING	GO:0006457	180	Down	1.1286955784755112e-4	0.02560086789360364	8	FKBP4,NUDCD3,CD74,ERP44,GRN,HSPA5,DNAJC25,GNAI3,PDIA5,NFYC,DNAJA2,GNB5,CSNK2A2,LMAN1,DNAJC10,GNB1,HSP90AA1,PPIE,DNAJA1,ERO1B,PDRG1,FKBP1A,ERP29,GANAB,LTBP4,NUDC,DNAJB11,FKBP5,HSP90AB1,PPIL2,ST13,PSMC1,PFDN4,DNAJC5,CSNK2A1,RP2,DNAJC3,DNAJA3,SNRNP70,SGTA,PDCD5,CDC37,DNAJC2,DNAJB6,HSPB1,CDC37L1,BAG1,PPIF,RGS9,WFS1,GRPEL1,CRYAB,HSPA8,DNAJC4,CHORDC1,AIP,MLEC,PTGES3,BAG2,HSPA9,PFDN1,TTC1,GNAI2,GNB4,NKT…	DNAJA3,SGTA,RGS9	CD74,NFYC,DNAJA1,FKBP1A,NUDC,DNAJB11,HSP90AB1,ST13,PSMC1,CDC37,HSPB1,HSPA8,CCT4,PDCL3,TCP1,CLU,PRDX4,HSPD1,CCT5,VBP1,UBXN1,CCT3,BAG5,HSP90B1,PDIA3,PPIC,SPHK1
GO_NEGATIVE_REGULATION_OF_SPROUTING_ANGIOGENESIS	GO:1903671	22	Down	1.1730853916209729e-4	0.025825129871420535	9	TBXA2R,EPN1,RHOA,EPN2,SEMA6A,CARD10,MEOX2,HDAC5,PDCD10,ITGB1BP1,KLF2,DLL4,STARD13,KLF4,MAP2K5,THBS1,NOTCH1,CREB3L1,ADAMTS9,SPRED1,MMRN2,SYNJ2BP	STARD13	CARD10,MEOX2,DLL4,KLF4,MMRN2
GO_REGULATION_OF_CELL_CYCLE_G2_M_PHASE_TRANSITION	GO:1902749	173	Down	1.3156398244603532e-4	0.02813589738881641	6	PAFAH1B1,PSMB1,BRCA1,PSMC4,FHL1,PSMA4,OFD1,FOXN3,SDCCAG8,CUL1,MTA3,PSME4,PRKACA,NDE1,CLASP1,DYNC1I2,PCM1,HSP90AA1,CDC14B,SMARCD3,PSMC5,UIMC1,AURKA,DYNLL1,PSME1,HAUS4,CLSPN,PSMD5,CDC7,PSMD8,RBX1,PSMC6,PSMA3,PSMC1,PSMB5,PSMA6,PSME2,PSMA7,CDC25B,MAPRE1,CEP76,CEP192,PSMD10,PSMD7,CCP110,RAB11A,CEP152,NBN,FZR1,BABAM1,PPP2R1A,CEP41,PSMA2,PSMD3,RAD51C,CDK5RAP3,PSMD11,YWHAE,CCND1,CEP164,PSMD9,FBXO5,SKP1,C…	RAD51C,CCND1,CEP70,CHMP4C,ATF5,PKIA,RCC2,FOXO4	PSMC4,CUL1,UIMC1,PSMD8,PSMC1,CDC25B,MAPRE1,PPP2R1A,PSMA2,PSMD11,YWHAE,SKP1,CDK4,HAUS2,ACTR1A,APP,PSMD6,PSMC3,CEP57,PSMD2,NPM1,BRCC3,PSMD13,TUBB,PSMB8
GO_INTERLEUKIN_1_MEDIATED_SIGNALING_PATHWAY	GO:0070498	93	Down	1.43836498924748e-4	0.02841868771921555	7	PSMB1,PSMC4,VRK2,PSMA4,CUL1,TAB2,PSME4,FBXW11,TOLLIP,PSMC5,IRAK3,PSME1,PSMD5,PSMD8,TAB1,RBX1,PSMC6,PSMA3,PSMC1,RPS6KA5,PSMB5,PSMA6,NFKBIA,PSME2,PSMA7,PSMD10,MAPK3,PSMD7,RIPK2,IKBKB,NOD1,PSMA2,MAP3K8,PSMD3,PSMD11,NFKB1,PSMD9,SKP1,PSMD14,IL1R2,IL1R1,EGR1,IL1B,PSMF1,PSMB2,PSMA1,PSME3,IRAK2,MAP3K7,IL6,IL1RN,PSMB7,PELI2,PSMB6,PSMA5,RPS27A,UBC,TAB3,PSMD4,PSMB4,SQSTM1,PSMC2,RPS6KA4,PSMD6,OTUD4,PSMC3,BTR…	RIPK2,BTRC,CHUK	PSMC4,CUL1,PSMD8,PSMC1,PSMA2,PSMD11,SKP1,UBC,PSMD6,PSMC3,PSMD2,PSMD13,PSMB8
GO_NUCLEAR_ENVELOPE_REASSEMBLY	GO:0031468	18	Down	1.4422281669242671e-4	0.02841868771921555	3	SPAST,NSFL1C,VRK1,CHMP4B,EMD,PPP2R1A,PPP2CA,CHMP2A,VPS4A,CHMP7,LMNA,REEP3,REEP4,UBXN2A,BANF1,ANKLE2,UBXN2B,PPP2R2A		NSFL1C,PPP2R1A,LMNA
GO_GMP_METABOLIC_PROCESS	GO:0046037	12	Down	1.4768319820531464e-4	0.02841868771921555	2	DLG1,MAGI3,GMPR2,IMPDH1,TJP2,MPP1,GUK1,CASK,DLG2,GMPS,HPRT1,IMPDH2		TJP2,MPP1
GO_NEGATIVE_REGULATION_OF_PROTEIN_FOLDING	GO:1903333	6	Down	1.5028452079411837e-4	0.02841868771921555	8	ST13,SNRNP70,PDCD5,PDCL3,PDCL,BAG5		ST13,PDCL3,BAG5
GO_ANAPHASE_PROMOTING_COMPLEX_DEPENDENT_CATABOLIC_PROCESS	GO:0031145	74	Down	1.5414512250070122e-4	0.02841868771921555	4	CDC27,PSMB1,PSMC4,CUL3,PSMA4,ANAPC4,PSME4,UBE2D1,PSMC5,AURKA,ANAPC5,PSME1,CDC23,PSMD5,PSMD8,PSMC6,PSMA3,PSMC1,PSMB5,PSMA6,PSME2,PSMA7,PSMD10,PSMD7,FBXO31,FZR1,PSMA2,UBE2S,PSMD3,PSMD11,ANAPC15,PSMD9,FBXO5,PSMD14,CDK2,PSMF1,PSMB2,PSMA1,CDC16,PSME3,CCNB1,PSMB7,ANAPC11,PSMB6,PSMA5,RPS27A,UBC,ANAPC1,BUB3,PSMD4,PSMB4,PSMC2,PSMD6,MAD2L1,ANAPC10,PTTG1,PSMC3,ANAPC16,UBE2E1,CDK1,UBB,PSMD1,UBE2C,PSMD2,ANAPC…		PSMC4,PSMD8,PSMC1,FBXO31,PSMA2,PSMD11,UBC,PSMD6,PSMC3,PSMD2,PSMD13,PSMB8
GO_ENDOTHELIAL_CELL_DEVELOPMENT	GO:0001885	48	Down	1.5566682651808116e-4	0.02841868771921555	9	TNFRSF1A,ROCK1,RAPGEF3,ADD1,ICAM1,EZR,PPP1R16B,TJP1,IKBKB,MET,PLOD3,ENG,RAPGEF1,RAPGEF2,VEGFA,PDE4D,ARHGEF26,RAP1A,TJP2,RAP2C,IL1B,ID1,RAP1B,GSTM3,ROCK2,CCM2,VEZF1,RDX,MSN,MARVELD2,F11R,STC1,CLDN1,CLDN3,CTNNB1,CLIC4,FASN,HEG1,CDH5,MYADM,COL18A1,CLDN5,PDE2A,SOX18,NOTCH4,S1PR3,GPX1,PECAM1	PDE4D	TNFRSF1A,RAPGEF3,TJP2,CLDN5,PDE2A,PECAM1
GO_POSITIVE_REGULATION_OF_WNT_SIGNALING_PATHWAY_PLANAR_CELL_POLARITY_PATHWAY	GO:2000096	6	Up	1.641012965909045e-4	0.029245195356736194	9	ABL1,PLEKHA4,ANKRD6,RSPO3,DAB2,MLLT3	ABL1,PLEKHA4,RSPO3
GO_REGULATION_OF_RNA_POLYMERASE_II_TRANSCRIPTIONAL_PREINITIATION_COMPLEX_ASSEMBLY	NA	12	Down	1.9927205365086832e-4	0.033856351203125856	NA	PSMC4,PSMC5,PSMC6,CAND1,DR1,CREB1,THRA,TP53,PSMC2,PSMC3,ATF7IP,HMGB1		PSMC4,PSMC3,HMGB1
GO_REGULATION_OF_MRNA_METABOLIC_PROCESS	GO:1903311	277	Down	2.01588572730784e-4	0.033856351203125856	2	RBM5,UPF1,PAF1,PSMB1,CDK11A,PTBP1,PSMC4,ZC3H3,SLC11A1,SAMD4A,VIM,PSMA4,CELF2,PTCD2,THRAP3,PUM2,YBX3,SFSWAP,U2AF2,YBX1,ELAVL1,ROCK1,PSME4,JMJD6,PABPC1,DAZAP1,IGF2BP2,SART3,EXOSC7,RBM7,MBNL3,SNRPA,EXOSC5,TNRC6C,XPO1,TNPO1,DIS3,YTHDC1,REST,PSMC5,KHSRP,FUS,PAPOLA,PCBP4,PABPC4,TNRC6A,ALKBH5,PSME1,HNRNPC,PSMD5,SRPK1,PSMD8,CIRBP,HNRNPM,DDX17,GTPBP1,RBFOX2,TNRC6B,PSMC6,PSMA3,SNW1,SRSF5,ZC3H14,PSMC1,PSMB5…	MBNL3,FMR1,FASTKD3,FXR2,KHDRBS3,DHX34,SRPK2,IGF2BP3,TRA2B,NCBP1,FTO,AXIN2,MEX3D,SUPT5H	PSMC4,VIM,YBX3,KHSRP,HNRNPC,PSMD8,HNRNPM,SNW1,PSMC1,HSPB1,PSMA2,PSMD11,HSPA8,CPSF6,SRSF3,KHDRBS1,RBM42,SYNCRIP,HNRNPA1,SERBP1,SF3B4,UBC,CARHSP1,PSMD6,PSMC3,PSMD2,HNRNPA0,NPM1,HSF1,PSMD13,PSMB8,RNPS1
GO_FORMATION_OF_CYTOPLASMIC_TRANSLATION_INITIATION_COMPLEX	GO:0001732	15	Down	2.035451976139831e-4	0.033856351203125856	3	EIF3I,EIF3L,EIF3D,EIF5,EIF3J,EIF3E,EIF3B,EIF3A,EIF2S2,EIF3G,EIF3H,EIF3M,EIF3F,EIF3K,EIF3C		EIF3I,EIF3D
GO_TUMOR_NECROSIS_FACTOR_MEDIATED_SIGNALING_PATHWAY	GO:0033209	128	Down	2.1347637330965233e-4	0.03473631857005973	7	SPPL2B,MAP3K14,TNFRSF12A,PSMB1,PSMC4,BIRC3,TNFRSF1B,PSMA4,TNFRSF9,TRAF1,CASP8,CLDN18,TNFRSF1A,PSME4,CYLD,GSTP1,PSMC5,CDIP1,PSME1,RNF31,RFFL,PSMD5,JAK2,PSMD8,PSMC6,PSMA3,PSMC1,PSMB5,PSMA6,NFKBIA,PSME2,CD40,PSMA7,PSMD10,TNFSF13B,TRADD,PSMD7,PYCARD,IKBKB,PIAS4,CARD8,TAX1BP1,PSMA2,PSMD3,PSMD11,BIRC2,MADD,PSMD9,KRT18,LTBR,PSMD14,STAT1,APOA1,TNFAIP3,FOXO3,TRIM32,PTK2B,TNFRSF8,TNFSF9,PSMF1,RBCK1,PSMB2,T…	SPPL2B,CLDN18,TNFSF13B,APOA1,FOXO3,CHUK	PSMC4,TNFRSF1A,PSMD8,PSMC1,PSMA2,PSMD11,PLVAP,CASP1,COMMD7,TNFRSF14,PSMD6,PSMC3,ILK,PSMD2,SPHK1,PSMD13,CASP4,PSMB8
GO_T_CELL_EXTRAVASATION	GO:0072683	11	Down	2.360985114230622e-4	0.037599943787268525	1	CD99,ITGAL,ICAM1,CRKL,CD99L2,IL27RA,CCL2,RIPK3,F11R,CRK,FADD		CD99,IL27RA,RIPK3,CRK
GO_MITOCHONDRIAL_CALCIUM_ION_TRANSMEMBRANE_TRANSPORT	GO:0006851	21	Down	2.521955329847253e-4	0.0393267409248056	5	MCUR1,SLC8B1,PMPCB,MICU1,SLC25A23,YME1L1,AFG3L2,PSEN2,MICU3,MCU,STOML2,MICU2,PMPCA,PHB,LETM1,PARL,SMDT1,SPG7,OPA1,VDAC1,PHB2		PMPCB,PMPCA,VDAC1
GO_TRICARBOXYLIC_ACID_CYCLE	GO:0006099	31	Down	2.686629054096862e-4	0.041039629530438805	4	MDH1,CS,IDH3G,SDHA,ME2,DLD,FH,ACO2,IDH3B,OGDH,NNT,SDHB,DLST,ACO1,PDHA1,SUCLA2,IREB2,IDH1,SDHC,MDH2,DLAT,ME3,SUCLG1,IDH3A,SDHAF2,PDHB,SUCLG2,FAHD1,DHTKD1,IDH2,SDHD	ME3	IDH3G,PDHA1,SDHC,SDHD
GO_ACTIN_FILAMENT_DEPOLYMERIZATION	GO:0030042	34	Down	2.869423685454614e-4	0.04219713747911665	3	CAPG,LIMA1,WDR1,ADD2,CAPZB,ADD1,TRIOBP,MTPN,PPP1R9B,SPTBN1,PLEK,CAPZA1,DSTN,TMOD2,SWAP70,MICAL2,AVIL,MICAL1,VILL,TMOD1,RDX,SPTBN5,TMOD3,GSN,ADD3,TWF1,EPS8,DMTN,CFL2,CFL1,SPTAN1,CAPZA2,MICAL3,TWF2	MICAL2	CAPZB,GSN,CFL2,CFL1,SPTAN1,TWF2
GO_POSITIVE_REGULATION_OF_BINDING	GO:0051099	144	Down	2.893219068385819e-4	0.04219713747911665	10	STPG1,PLXND1,KDM1A,PKD1,HFE,PLAUR,DDX11,FOXC1,WAPL,HIPK2,SIRT2,ADD2,MARK3,TRAF4,USP33,PSEN1,MEF2C,GSK3B,MAPRE3,ADD1,FKBP1A,BAMBI,HSP90AB1,JAK2,ABL1,NRP1,MFNG,EIF3D,EP300,STK4,TRIB3,MAPRE1,FMR1,CLN5,ACD,RIPK2,STK3,EIF3E,PPP2CB,HNRNPL,ERCC2,MED25,TGFB1,CAV1,MET,HOXA3,LFNG,EDF1,GATA3,CSF3,RAPGEF2,CAPRIN2,GMNN,PPP2CA,CRBN,HES1,EIF4G1,EPB41L5,EPHA4,PARK7,STMN1,TRIM6,LRP1,BMP4,BMP2,TRAF2,PIN1,TICAM1,MA…	DDX11,ABL1,FMR1,RIPK2,GATA3,APOE,NCBP1,TCF7L2,LRRK2	PLXND1,SIRT2,FKBP1A,HSP90AB1,EIF3D,MAPRE1,RARA,RAN,KLF4,FLOT1,APP,RALB,PLK2,CLIC2,HMGB2,B2M,NMD3,ANXA2,CLDN5,HSF1,HMGB1,S100A10
GO_RIBONUCLEOPROTEIN_COMPLEX_BIOGENESIS	GO:0022613	386	Down	3.008315461398439e-4	0.04219713747911665	3	LAS1L,RBM5,GCFC2,RPUSD1,LUC7L,TSR3,UTP18,STRAP,TFB1M,RPL26L1,GEMIN8,NOP16,CELF2,MRTO4,NOP58,USP36,RIOK2,SFSWAP,DDX20,WDR3,WDR18,THUMPD1,RRP15,NLE1,CLNS1A,SART3,EXOSC7,XAB2,EXOSC5,DDX1,HSP90AA1,MRPL22,GEMIN5,XPO1,DIS3,NUFIP1,RPS5,YTHDC1,WBP11,EIF3I,RRN3,DIMT1,NOP14,DDX18,XRN2,RPL6,ESF1,RPLP0,GEMIN2,AGO1,SRPK1,HSP90AB1,SF3A1,SNRPD3,PES1,EIF3L,SNU13,DDX17,RPL3,EIF3D,PRMT5,SRSF5,EIF5,DICER1,PRPF6,MTG…	THUMPD1,GEMIN2,SUV39H1,ERAL1,WDR36,SRPK2,URB2,NCBP1,TARBP2,PDCD11,BTRC,POP5,METTL15,PTEN,YBEY,ZNF658	TSR3,NOP16,EIF3I,HSP90AB1,EIF3D,PIH1D1,PRPF31,CPSF6,EIF2S3,NOL11,RAN,UTP4,NOB1,EIF4A3,MTERF3,TSR2,PSIP1,PRPF18,NMD3,MRPL1,ZNF622,NPM1,SDAD1
GO_ACTIN_POLYMERIZATION_OR_DEPOLYMERIZATION	GO:0008154	151	Down	3.0499413797002137e-4	0.04219713747911665	3	BAIAP2L1,WAS,TMSB10,CAPG,ARHGAP6,ELN,LIMA1,TTC17,NCKAP1,ARFGEF1,RHOA,PFN2,GBA2,NCK2,WDR1,ADD2,DLG1,PAK3,CAPZB,CTTN,ADD1,ARHGAP28,ICAM1,PLEKHG2,JAK2,TRIOBP,PICK1,HCK,CORO1A,COTL1,PYCARD,MTPN,WASL,KANK1,CXCL12,CSF3,PFN1,PPP1R9B,ARPC3,CAP2,WASF1,DBN1,ACTR3,SPTBN1,WIPF1,PLEK,CAPZA1,PTK2B,CIT,NCKAP1L,PREX1,VASP,MKKS,DSTN,CDC42EP1,TMOD2,SNX9,ARPC1B,GMFG,HIP1R,LATS1,CAP1,DIAPH1,WASF3,ACTR3B,SWAP70,MICAL…	KANK1,PREX1,MICAL2,CCL21,ANG	CAPZB,ACTR3,ARPC1B,CAP1,ACTR2,ARF1,ARHGAP18,GSN,ESAM,CDC42EP2,NCK1,CDC42EP3,CFL2,CORO1B,CFL1,GRB2,SPTAN1,TWF2
GO_POSITIVE_REGULATION_OF_ESTABLISHMENT_OF_PROTEIN_LOCALIZATION_TO_TELOMERE	GO:1904851	10	Down	3.17758210426128e-4	0.04219713747911665	5	CCT4,TCP1,DKC1,CCT7,WRAP53,CCT6A,CCT5,CCT8,CCT3,CCT2		CCT4,TCP1,CCT5,CCT3
GO_ANTIGEN_PROCESSING_AND_PRESENTATION_OF_ENDOGENOUS_ANTIGEN	GO:0019883	17	Down	3.188046486290655e-4	0.04219713747911665	1	HFE,CD74,ATG5,FCGRT,IDE,CD1D,ERAP1,ERAP2,B2M,TAP1,TAP2,MICB,MICA,HLA-E,HLA-G,HLA-F,TAPBP		CD74,FCGRT,B2M,TAP2,HLA-E,HLA-F
GO_ESTABLISHMENT_OF_ENDOTHELIAL_BARRIER	GO:0061028	35	Down	3.203575892851648e-4	0.04219713747911665	9	TNFRSF1A,ROCK1,RAPGEF3,ADD1,ICAM1,EZR,PPP1R16B,TJP1,IKBKB,ENG,RAPGEF1,RAPGEF2,VEGFA,PDE4D,RAP1A,TJP2,RAP2C,IL1B,RAP1B,ROCK2,RDX,MSN,MARVELD2,F11R,CLDN1,CLDN3,CTNNB1,FASN,CDH5,MYADM,CLDN5,PDE2A,SOX18,S1PR3,PECAM1	PDE4D	TNFRSF1A,RAPGEF3,TJP2,CLDN5,PDE2A,PECAM1
GO_RNA_EXPORT_FROM_NUCLEUS	GO:0006405	129	Down	3.213409266946759e-4	0.04219713747911665	5	UPF1,AKAP8L,NUP160,TPR,THOC3,ZC3H11A,RIOK2,NDC1,U2AF2,NUP133,SMG6,CPSF1,NUP37,THOC1,XPO1,YTHDC1,SEH1L,RBM27,ALKBH5,NUP50,AAAS,NUP188,POLDIP3,THOC5,SRSF5,PABPN1,RAE1,NUP93,CASC3,NUP88,SUPT6H,NUP98,MAGOHB,NUP107,CPSF6,SRSF9,SRSF3,NUP155,NCBP2,RPS15,SRSF7,SRSF4,SMG7,SRSF11,CPSF3,GLE1,NRDE2,NUP43,ENY2,KHDRBS1,FYTTD1,HNRNPA2B1,DDX39A,SRSF6,XPO5,NUP153,UPF3B,NUP85,THOC2,SYMPK,PCID2,NUP214,THOC6,RAN,EIF…	NUP188,NCBP1,NXF3,NUP205,CHTOP	NUP50,CPSF6,SRSF3,KHDRBS1,THOC2,RAN,HNRNPA1,EIF4A3,NMD3,NPM1,SDAD1,RNPS1
GO_ACTIN_FILAMENT_POLYMERIZATION	GO:0030041	131	Down	3.3435493496733183e-4	0.04232054489205987	3	BAIAP2L1,WAS,TMSB10,CAPG,ARHGAP6,ELN,TTC17,NCKAP1,ARFGEF1,RHOA,PFN2,GBA2,NCK2,ADD2,DLG1,PAK3,CAPZB,CTTN,ADD1,ARHGAP28,ICAM1,PLEKHG2,JAK2,TRIOBP,PICK1,HCK,CORO1A,COTL1,PYCARD,MTPN,WASL,KANK1,CSF3,PFN1,ARPC3,WASF1,DBN1,ACTR3,SPTBN1,CAPZA1,PTK2B,NCKAP1L,PREX1,VASP,MKKS,CDC42EP1,TMOD2,SNX9,ARPC1B,GMFG,HIP1R,LATS1,DIAPH1,WASF3,ACTR3B,SPIRE1,AVIL,VILL,RAC1,DBNL,BIN1,TMOD1,ARPC5L,CCL21,FCHSD2,RDX,SPTBN5…	KANK1,PREX1,CCL21,ANG	CAPZB,ACTR3,ARPC1B,ACTR2,ARF1,ARHGAP18,GSN,ESAM,CDC42EP2,NCK1,CDC42EP3,CORO1B,GRB2,SPTAN1,TWF2
GO_POSITIVE_REGULATION_OF_CELLULAR_AMIDE_METABOLIC_PROCESS	GO:0034250	129	Down	3.379047830074218e-4	0.04232054489205987	2	SAMD4A,VIM,IFNGR1,NSMAF,YBX3,SPHK2,ELAVL1,TNFRSF1A,DHX29,RHOA,BCL3,PABPC1,NCK2,PICALM,JMJD4,PPP1R15A,CIRBP,MAPK1,POLDIP3,EIF3D,PCIF1,UQCC1,CDK5RAP1,FMR1,RBM3,DNAJC3,MAPK3,EIF3E,HNRNPL,GSK3A,ABCA2,CPEB3,LARP4B,RPS6KB1,C1QBP,MRPS27,FXR1,PASK,NFE2L2,EPHA4,NSUN4,FASTKD2,SERP1,CLU,PTK2B,KHDRBS1,RPL5,FASTKD3,SOX4,UPF3B,MIF4GD,KRT17,EIF2AK4,FXR2,EIF2S3,HABP4,EIF5A,CTIF,ROCK2,NAT10,CDK4,SMPD2,DHX9,IL6,UQ…	FMR1,FASTKD3,FXR2,TARBP2	VIM,YBX3,TNFRSF1A,EIF3D,CLU,KHDRBS1,EIF2S3,CDK4,EIF4A3,APP,NCK1,CASP3,PTAFR,CNBP,NPM1
GO_NEGATIVE_REGULATION_OF_MRNA_METABOLIC_PROCESS	GO:1903312	65	Down	3.399999785010131e-4	0.04232054489205987	2	PTBP1,SLC11A1,THRAP3,YBX3,SFSWAP,U2AF2,YBX1,ELAVL1,PABPC1,FUS,HNRNPC,CIRBP,ZC3H14,FMR1,RNF40,HNRNPL,C1QBP,SRSF9,MAPK14,SRSF7,SRSF4,TARDBP,HNRNPA2B1,SRSF6,RBM42,METTL16,ZFP36,CCNT1,RBM38,DHX34,SYNCRIP,DHX9,CDK9,BARD1,HNRNPD,TOB1,VIP,RBMX,TIRAP,SAP18,NOCT,NBAS,HNRNPU,LARP1,RNF20,DYRK1A,IGF2BP1,MAPKAPK2,HNRNPK,AXIN2,PAIP1,MYD88,ANGEL2,HNRNPA0,NPM1,RBM10,SECISBP2,SRSF10,SUPT5H,CTR9,MTOR,NELFE,RNPS1,D…	FMR1,DHX34,AXIN2,SUPT5H	YBX3,HNRNPC,RBM42,SYNCRIP,HNRNPA0,NPM1,RNPS1
GO_RNA_PROCESSING	GO:0006396	809	Down	3.448968922399001e-4	0.04232054489205987	2	LAS1L,RBM5,KDM1A,RBM6,POLR2J,GCFC2,PAF1,ELAC2,RPUSD1,LUC7L,TSR3,CDK11A,AKAP8L,UTP18,PTBP1,CLK1,ZC3H3,MNAT1,AQR,STRAP,TFB1M,ZCCHC8,NSUN2,METTL1,TRIT1,GEMIN8,POLR2B,CELF2,PTCD2,THOC3,MRTO4,THRAP3,NOP58,USP36,PUM2,ZC3H11A,RIOK2,TARBP1,CCAR1,SNRNP40,SFSWAP,U2AF2,SUGP2,DDX20,WDR3,WDR18,ADAT1,CDK13,YBX1,ELAVL1,TRMT11,THUMPD1,RRP15,DHX8,GPKOW,FTSJ1,PHRF1,JMJD6,PABPC1,DAZAP1,CPSF1,PRKACA,HSD17B10,TRNT1,C…	POLR2B,THUMPD1,MBNL3,GEMIN2,SUV39H1,FMR1,USB1,INTS9,DUS4L,GTF2H3,MOCS3,FXR2,KHDRBS3,GRSF1,ANKRD16,WDR36,SRPK2,TRA2B,NCBP1,DBR1,TARBP2,CDKAL1,PDCD11,CHTOP,INTS8,BTRC,POP5,METTL15,YBEY,SUPT5H,NCOR2	TSR3,TRNT1,KHSRP,HNRNPC,HNRNPM,TFIP11,SNW1,ACIN1,PIH1D1,PPP2R1A,PRPF31,ZPR1,HSPA8,PUS3,CPSF6,SRSF3,KHDRBS1,THOC2,RALY,RBM42,HNRNPH2,NOL11,SNRPA1,SYNCRIP,HNRNPA1,RTCA,TMBIM6,NCOR1,UTP4,NOB1,EIF4A3,APP,SF3B4,PAN3,TSR2,PPP4R2,PSIP1,PRPF18,MRPL1,HNRNPF,HNRNPA3,TSEN34,HNRNPA0,PUF60,NPM1,DDX41,SNRNP35,HSF1,AHNAK2,RNPS1
GO_RESPONSE_TO_INTERLEUKIN_12	GO:0070671	40	Down	4.018076341473626e-4	0.04850855067085499	7	RALA,CNN2,CDC42,RPLP0,JAK2,MTAP,PSME2,RIPK2,TYK2,AIP,SOD2,HSPA9,LMNB1,CAPZA1,TCP1,HNRNPA2B1,RAP1B,SNRPA1,LCP1,SOD1,ARF1,MSN,GSTO1,PDCD4,HNRNPDL,JAK1,BOLA2B,HNRNPF,CFL1,PITPNA,TALDO1,PAK2,PLCB1,ANXA2,P4HB,PPIA,CD47,SIRPA,MIF,GSTA2	RIPK2,LCP1	TCP1,SNRPA1,ARF1,HNRNPDL,HNRNPF,CFL1,ANXA2
GO_RNA_POLYMERASE_II_PREINITIATION_COMPLEX_ASSEMBLY	GO:0051123	23	Down	4.1845154924853665e-4	0.04971602930357614	3	PSMC4,TAF11,PSMC5,PSMC6,TAF6,CAND1,TBP,DR1,CREB1,TAF12,THRA,MED6,GTF2B,GTF2A2,TP53,TAF1,PSMC2,TAF6L,PSMC3,ATF7IP,SGF29,TAF7,HMGB1		PSMC4,PSMC3,HMGB1
GO_POSITIVE_REGULATION_OF_ACTIN_FILAMENT_POLYMERIZATION	GO:0030838	69	Down	4.271835533792236e-4	0.04996045151630451	3	BAIAP2L1,WAS,NCKAP1,RHOA,PFN2,NCK2,DLG1,CTTN,ICAM1,PICK1,HCK,CORO1A,PYCARD,WASL,CSF3,PFN1,ARPC3,WASF1,ACTR3,PTK2B,NCKAP1L,VASP,CDC42EP1,SNX9,ARPC1B,GMFG,HIP1R,ACTR3B,SPIRE1,BIN1,ARPC5L,CCL21,FCHSD2,ACTR2,ABI2,AP1AR,ARF1,IQGAP2,GSN,CDC42EP2,FER,JMY,WHAMM,BAG4,NCK1,ALOX15,ARPC5,CDC42EP3,ARPC2,RICTOR,ARF6,CDC42EP5,MLST8,PRKCE,CORO1B,BAIAP2,GRB2,CDC42EP4,EVL,GMFB,MYO1C,FCHSD1,MTOR,TRIM27,ARPC4,ARPC1A…	CCL21	ACTR3,ARPC1B,ACTR2,ARF1,GSN,CDC42EP2,NCK1,CDC42EP3,CORO1B,GRB2
