## Extended Data Table 7 for "An integrated cell atlas of the human lung in health and disease": EC_venous-sexfemale-GO_BP-Total.tsv

GeneSet	GOID	NGenes	Direction	PValue	FDR	Cluster	Genes	DEUp	DEDown
GO_ATP_SYNTHESIS_COUPLED_ELECTRON_TRANSPORT	GO:0042773	80	Up	2.6448159410484336e-10	1.9796447318747528e-6	1	NDUFAB1,COX10,UQCRC1,COX15,BID,NDUFS1,NDUFB4,SDHA,COQ9,NDUFB2,DLD,NDUFB7,TAZ,NDUFC1,NDUFS8,COX6A1,NDUFS7,COX7A2L,PARK7,NDUFB3,NDUFA8,DNAJC15,NDUFA1,COX6B1,COX7C,UQCR11,NDUFA5,NDUFA10,COX4I1,COX7B,NDUFA2,CCNB1,COX5B,ISCU,NDUFB5,NDUFAF1,NDUFA9,UQCRC2,NDUFB10,SDHC,SNCA,NDUFS6,NDUFB11,NDUFB9,NDUFC2,UQCRB,PINK1,NDUFS2,NDUFV3,NDUFS4,UQCRQ,COX6C,NDUFB6,NDUFB8,NDUFV1,SDHAF2,COA6,NDUFS5,UQCRFS1,MECP2,CDK1…	NDUFAB1,NDUFB7,NDUFS8,COX6A1,NDUFS7,COX7A2L,PARK7,NDUFA10,NDUFA9,NDUFB10,NDUFB9,NDUFB8,NDUFV1,UQCRFS1,CDK1,COX8A,CYC1,UQCR10,NDUFA6,NDUFA4,NDUFS3
GO_OXIDATIVE_PHOSPHORYLATION	GO:0006119	102	Up	1.0532257986053669e-9	3.941697551280586e-6	1	NDUFAB1,COX10,UQCRC1,COX15,BID,NDUFS1,NDUFB4,RHOA,SDHA,COQ9,NDUFB2,DLD,MSH2,NDUFB7,ABCD1,TAZ,PGK1,PPIF,NDUFC1,NDUFS8,COX6A1,COX7A2,NDUFS7,COX7A2L,PARK7,NDUFB3,NDUFA8,DNAJC15,NDUFA1,SLC25A23,COX6B1,COX7C,UQCR11,NDUFA5,NDUFA10,COX4I1,COX7B,NDUFA2,CCNB1,COX5B,ISCU,NDUFB5,UQCC2,NDUFAF1,NDUFA9,UQCRC2,NDUFB10,SDHC,SNCA,NDUFS6,NDUFB11,NDUFB9,SURF1,NDUFC2,UQCRB,PINK1,NDUFS2,NDUFV3,COX7A1,AK4,NDUFS4,UQCRQ…	NDUFAB1,NDUFB7,NDUFS8,COX6A1,COX7A2,NDUFS7,COX7A2L,PARK7,NDUFA10,NDUFA9,NDUFB10,NDUFB9,STOML2,NDUFB8,NDUFV1,UQCRFS1,CDK1,NUPR1,COX8A,CYC1,UQCR10,NDUFA6,NDUFA4,NDUFS3
GO_MITOCHONDRIAL_TRANSLATIONAL_TERMINATION	GO:0070126	88	Up	1.9000252631886076e-9	4.740563031655576e-6	2	MRPS10,MRPL43,MRPS35,MRPS24,MRPS34,MRPL22,MRPL28,MRPS33,MRPS18A,MRPS31,MRPL4,MRPL32,MRPL27,MRPL51,MTRF1L,MRPL18,MRPL2,MRPS30,MRPS27,MRPL3,MRPL19,MRPL37,MRPS15,MRPS14,MTRF1,MRPS2,MRPS7,MRPS26,MRPS12,MRPL34,MRPS25,PTCD3,MRPL35,ERAL1,DAP3,MRPS36,MRPL44,MRPS9,MRPL47,MRPL50,MRPL15,MRPL24,MRPL9,MRPS5,MRPS28,MRRF,MRPL49,MRPL39,OXA1L,MRPL17,MRPL10,MRPL55,MRPS18C,GFM2,MRPL16,MRPL1,MRPL36,MRPL13,CHCHD1,MRP…	MRPS34,MRPL28,MRPL4,MRPL27,MRPS7,MRPS26,MRPS12,MRPS9,MRPL17,MRPL55,MRPL16,MRPL36,MRPL13,MRPL52,MRPL11,AURKAIP1,GADD45GIP1,MRPL14,MRPL41,MRPS16,MRPL54,MRPL40,MRPL21,MRPL46,MRPL12
GO_RESPIRATORY_ELECTRON_TRANSPORT_CHAIN	GO:0022904	95	Up	5.756699278635968e-9	8.101847380709712e-6	1	NDUFAB1,SLC25A13,COX10,UQCRC1,COX15,BID,NDUFS1,AIFM2,NDUFB4,SDHA,COQ9,NDUFB2,DLD,NDUFB7,TAZ,ETFB,NDUFC1,NDUFS8,COX6A1,ALDH5A1,GPD2,NDUFS7,SLC25A12,COX7A2L,PARK7,SDHB,NDUFB3,NDUFA8,DNAJC15,NDUFA1,COX6B1,COX7C,UQCR11,NDUFA5,NDUFA10,COX4I1,COX7B,NDUFA2,MYBBP1A,CCNB1,COX5B,ISCU,NDUFB5,NDUFAF1,NDUFA9,ETFA,UQCRC2,NDUFB10,SDHC,SNCA,NDUFS6,NDUFB11,NDUFB9,NDUFC2,UQCRB,PINK1,NDUFS2,NDUFV3,NDUFAF2,NDUFS4,UQ…	NDUFAB1,NDUFB7,NDUFS8,COX6A1,NDUFS7,COX7A2L,PARK7,SDHB,NDUFA10,NDUFA9,NDUFB10,NDUFB9,NDUFB8,NDUFV1,UQCRFS1,CDK1,COX8A,CYC1,UQCR10,NDUFA6,NDUFA4,NDUFS3
GO_TRANSLATIONAL_TERMINATION	GO:0006415	103	Up	5.999977413257727e-9	8.101847380709712e-6	2	UPF1,MRPS10,MRPL43,MRPS35,MRPS24,MRPS34,JMJD4,MRPL22,MRPL28,OGFOD1,MRPS33,MRPS18A,MRPS31,GSPT1,MRPL4,MRPL32,MRPL27,MRPL51,MTRF1L,MRPL18,MRPL2,MRPS30,MRPS27,MRPL3,MRPL19,MRPL37,MRPS15,GLE1,MRPS14,MTRF1,ETF1,MRPS2,MRPS7,MRPS26,MRPS12,MRPL34,C12orf65,MRPS25,PTCD3,MRPL35,EIF5A,ERAL1,DAP3,MRPS36,MRPL44,MRPS9,MRPL47,MRPL50,MRPL15,MRPL24,MRPL9,MRPS5,MRPS28,MRRF,MRPL49,MRPL39,OXA1L,N6AMT1,MRPL17,MRPL10,M…	MRPS34,MRPL28,MRPL4,MRPL27,MRPS7,MRPS26,MRPS12,EIF5A,MRPS9,MRPL17,MRPL55,EIF5A2,MRPL16,MRPL36,MRPL13,MRPL52,TRMT112,MRPL11,AURKAIP1,GADD45GIP1,MRPL14,MRPL41,MRPS16,MRPL54,MRPL40,MRPL21,MRPL46,MRPL12	GSPT1
GO_NADH_DEHYDROGENASE_COMPLEX_ASSEMBLY	GO:0010257	55	Up	6.494466838244258e-9	8.101847380709712e-6	3	NDUFAF7,NDUFAB1,NDUFS1,NDUFB4,BCS1L,TIMM21,NDUFB2,NDUFB7,NDUFAF5,TAZ,COA1,NDUFC1,FOXRED1,NDUFS8,TIMMDC1,NDUFS7,NDUFB3,NDUFA8,NDUFAF4,NDUFA1,NDUFA5,ECSIT,NDUFA10,NDUFA2,NDUFB5,NDUFAF1,NDUFA9,NDUFB10,NDUFS6,NDUFB11,NDUFB9,NDUFC2,NUBPL,OXA1L,NDUFAF6,NDUFS2,NDUFV3,NDUFAF2,NDUFS4,NDUFB6,NDUFB8,NDUFV1,NDUFS5,NDUFA3,TMEM126B,NDUFA11,ACAD9,NDUFAF3,NDUFV2,NDUFB1,NDUFA12,NDUFA6,NDUFA13,NDUFS3,NDUFA7	NDUFAB1,NDUFB7,NDUFS8,NDUFS7,NDUFAF4,NDUFA10,NDUFA9,NDUFB10,NDUFB9,NDUFAF6,NDUFB8,NDUFV1,NDUFA6,NDUFS3
GO_MITOCHONDRIAL_ELECTRON_TRANSPORT_NADH_TO_UBIQUINONE	GO:0006120	46	Up	1.4673157040587172e-8	1.568979720697071e-5	1	NDUFAB1,NDUFS1,NDUFB4,COQ9,NDUFB2,DLD,NDUFB7,NDUFC1,NDUFS8,NDUFS7,PARK7,NDUFB3,NDUFA8,DNAJC15,NDUFA1,NDUFA5,NDUFA10,NDUFA2,ISCU,NDUFB5,NDUFAF1,NDUFA9,NDUFB10,SNCA,NDUFS6,NDUFB11,NDUFB9,NDUFC2,PINK1,NDUFS2,NDUFV3,NDUFS4,NDUFB6,NDUFB8,NDUFV1,NDUFS5,NDUFA3,NDUFA11,NDUFV2,NDUFB1,NDUFA12,NDUFA6,NDUFA13,NDUFA4,NDUFS3,NDUFA7	NDUFAB1,NDUFB7,NDUFS8,NDUFS7,PARK7,NDUFA10,NDUFA9,NDUFB10,NDUFB9,NDUFB8,NDUFV1,NDUFA6,NDUFA4,NDUFS3
GO_CELLULAR_RESPIRATION	GO:0045333	151	Up	2.1320040639248183e-8	1.994756302309658e-5	1	NDUFAB1,SLC25A13,COX10,UQCRC1,MDH1,COX15,BID,NDUFS1,AIFM2,CS,NDUFB4,MTFR1,IDH3G,SDHA,ME2,NOA1,COQ9,NDUFB2,DLD,FH,NDUFB7,ACO2,HIF1A,IDH3B,SLC25A14,TAZ,ETFB,OGDH,NDUFC1,NDUFS8,COX6A1,ALDH5A1,NNT,GPD2,NDUFS7,COQ10B,SLC25A12,COX7A2L,PARK7,SDHB,MTFR1L,NDUFB3,NDUFA8,NR4A3,DLST,IDE,DNAJC15,CAT,PIK3CA,ACO1,CISD1,NDUFA1,SLC25A23,PANK2,COX6B1,TRAP1,COX7C,UQCR11,NDUFA5,CBFA2T3,NDUFA10,COX4I1,COX7B,NDUFA2,PD…	NDUFAB1,IDH3G,FH,NDUFB7,NDUFS8,COX6A1,NDUFS7,COX7A2L,PARK7,SDHB,CISD1,TRAP1,NDUFA10,PDHA1,NDUFA9,NDUFB10,MDH2,NDUFB9,NDUFB8,NDUFV1,PDHB,UQCRFS1,PRELID1,CDK1,COX8A,CYC1,IDH2,UQCR10,NDUFA6,NDUFA4,NDUFS3,ADSL	CBFA2T3
GO_ELECTRON_TRANSPORT_CHAIN	GO:0022900	144	Up	1.307858808221506e-7	1.087702575504219e-4	1	NDUFAB1,SLC25A13,CIAPIN1,COX10,CYB561,UQCRC1,COX15,BID,NDUFS1,GLRX2,HSD17B6,AIFM2,CYBA,AKR7A2,NDUFB4,MAOB,P4HA2,SDHA,ME2,AKR1B1,COQ9,NDUFB2,DLD,PHGDH,NDUFB7,IDH3B,TAZ,GSR,ETFB,GLRX3,NDUFC1,NDUFS8,ALDH2,COX6A1,ALDH5A1,COX7A2,GPD2,NDUFS7,SLC25A12,COX7A2L,PARK7,NCF2,SDHB,AKR1A1,NDUFB3,NDUFA8,DNAJC15,NQO2,NDUFA1,COX6B1,COX7C,UQCR11,POR,STEAP4,NDUFA5,NDUFA10,COX4I1,COX7B,IDO1,AOC2,NDUFA2,MYBBP1A,DMGDH…	NDUFAB1,AKR1B1,NDUFB7,NDUFS8,COX6A1,COX7A2,NDUFS7,COX7A2L,PARK7,SDHB,AKR1A1,NDUFA10,NDUFA9,NDUFB10,NDUFB9,PTGES2,NDUFB8,C15orf48,NDUFV1,UQCRFS1,CDK1,COX8A,CYC1,UQCR10,NDUFA6,NDUFA4,NDUFS3	P4HA2
GO_MITOCHONDRIAL_TRANSLATION	GO:0032543	132	Up	1.6187999435983897e-7	1.2116717577833946e-4	2	LARS2,MRPS10,MRPL43,GATB,MRPS35,MRPS24,IARS2,MRPS34,MRPL22,NOA1,MTIF2,MRPL28,MRPS33,MRPS18A,ALKBH1,UQCC1,MTG2,CDK5RAP1,MRPS31,EARS2,SARS2,MRPL4,MRPL32,C1QBP,MRPL27,MRPL51,MTRF1L,MRPL18,MRPL2,MRPS30,MRPS27,MRPL3,MRPL19,MRPL37,WARS2,MRPS15,NSUN4,DARS2,FASTKD2,MRPS14,MTRF1,MTIF3,MTERF4,MRPS2,TSFM,FASTKD3,AARS2,MRPS7,MRPS26,MRPS12,MRPL34,QRSL1,MRPS25,PTCD3,MRPL35,ERAL1,DAP3,MRPS36,MRPL44,MRPS9,MRPL47…	MRPS34,MRPL28,MRPL4,C1QBP,MRPL27,MRPS7,MRPS26,MRPS12,MRPS9,MALSU1,MRPL17,MRPL55,MRPL16,MRPL36,MRPL13,MRPL52,MRPL11,AURKAIP1,GADD45GIP1,MRPL14,MRPL41,MRPS16,MRPL54,COA3,MRPL40,MRPL21,MRPL46,MRPL12	ALKBH1
GO_MITOCHONDRIAL_RESPIRATORY_CHAIN_COMPLEX_ASSEMBLY	GO:0033108	86	Up	3.64219400282142e-7	2.478347464647121e-4	3	NDUFAF7,NDUFAB1,TTC19,NDUFS1,NDUFB4,BCS1L,TIMM21,NDUFB2,NDUFB7,SAMM50,UQCC1,NDUFAF5,TAZ,COA1,TFAM,NDUFC1,FOXRED1,NDUFS8,TIMMDC1,NDUFS7,NDUFB3,NDUFA8,NDUFAF4,FASTKD3,NDUFA1,NDUFA5,ECSIT,NDUFA10,SCO2,NDUFA2,SCO1,COX16,NDUFB5,UQCC2,NDUFAF1,COX17,NDUFA9,NDUFB10,NDUFS6,NDUFB11,NDUFB9,SURF1,NDUFC2,NUBPL,SDHAF4,OXA1L,NDUFAF6,UQCRB,NDUFS2,NDUFV3,COX18,NDUFAF2,NDUFS4,NDUFB6,NDUFB8,NDUFV1,SDHAF2,NDUFS5,NDU…	NDUFAB1,NDUFB7,SAMM50,NDUFS8,NDUFS7,NDUFAF4,NDUFA10,NDUFA9,NDUFB10,NDUFB9,NDUFAF6,NDUFB8,NDUFV1,COA3,UQCR10,NDUFA6,SDHAF3,NDUFS3	COX17
GO_TRANSLATIONAL_ELONGATION	GO:0006414	124	Up	7.51362105576289e-7	4.686621133532103e-4	2	MRPS10,MRPL43,MRPS35,MRPS24,MRPS34,MRPL22,MRPL28,MRPS33,MRPS18A,GTPBP1,ALKBH1,MRPS31,EEF2K,EEF1D,MRPL4,MRPL32,CPEB3,MRPL27,DPH1,SEPSECS,MRPL51,MRPL18,HBS1L,MRPL2,MRPS30,MRPS27,ABTB1,MRPL3,EEF1B2,MRPL19,MRPL37,MRPS15,DPH5,MRPS14,MRPS2,TSFM,MRPS7,MRPS26,MRPS12,MRPL34,MRPS25,PTCD3,MRPL35,EEFSEC,EIF5A,ERAL1,DAP3,DPH2,MRPS36,DPH6,MRPL44,MRPS9,MRPL47,MRPL50,CPEB2,MRPL15,RPLP1,SECISBP2L,EIF4A3,MRPL24,MR…	MRPS34,MRPL28,MRPL4,MRPL27,DPH5,MRPS7,MRPS26,MRPS12,EIF5A,MRPS9,MRPL17,MRPL55,EIF5A2,MRPL16,MRPL36,MRPL13,MRPL52,MRPL11,AURKAIP1,GADD45GIP1,MRPL14,MRPL41,MRPS16,MRPL54,MRPL40,MRPL21,MRPL46,MRPL12	ALKBH1,CPEB3,HBS1L,DNAJC24,LTN1
GO_MITOCHONDRIAL_GENE_EXPRESSION	GO:0140053	157	Up	1.3345670960064042e-6	7.684026702775334e-4	2	ELAC2,LARS2,TRIT1,MRPS10,MRPL43,GATB,MRPS35,MRPS24,IARS2,HSD17B10,TRNT1,MRPS34,MRPL22,NOA1,MTIF2,MRPL28,MRPS33,MRPS18A,POLRMT,ALKBH1,UQCC1,MTG2,CDK5RAP1,MRPS31,EARS2,SARS2,MRPL4,MRPL32,TFAM,C1QBP,MRPL27,MRPL51,MTRF1L,MRPL18,MRPL2,MRPS30,MRPS27,MRPL3,MRPL19,MRPL37,WARS2,MRPS15,NSUN4,DARS2,FASTKD2,FOXO3,MRPS14,MTRF1,MTERF2,MTIF3,MTERF4,MRPS2,TSFM,FASTKD3,AARS2,MRPS7,MRPS26,TRMT5,MTERF1,MRPS12,MRPL3…	TRIT1,HSD17B10,MRPS34,MRPL28,MRPL4,C1QBP,MRPL27,MRPS7,MRPS26,MRPS12,MRPS9,TBRG4,MALSU1,MRPL17,TFB2M,MRPL55,MRPL16,MRPL36,MRPL13,MRPL52,MRPL11,AURKAIP1,GADD45GIP1,MRPL14,MRPL41,MRPS16,MRPL54,COA3,MRPL40,MRPL21,MRPL46,MRPL12	TRNT1,ALKBH1,FOXO3,MTERF2
GO_AEROBIC_RESPIRATION	GO:0009060	70	Up	2.0455865392872474e-6	0.0010936582318975033	1	COX10,UQCRC1,MDH1,COX15,CS,MTFR1,IDH3G,SDHA,ME2,DLD,FH,ACO2,HIF1A,IDH3B,SLC25A14,OGDH,NDUFS8,COX6A1,NNT,NDUFS7,COX7A2L,SDHB,MTFR1L,DLST,IDE,CAT,ACO1,PANK2,COX6B1,COX7C,CBFA2T3,COX4I1,COX7B,PDHA1,BLOC1S1,COX5B,SUCLA2,IREB2,IDH1,UQCRC2,SIRT3,SDHC,MDH2,SURF1,DLAT,ME3,OXA1L,UQCRB,SUCLG1,COX6C,FXN,VCP,IDH3A,SDHAF2,PDHB,CYCS,SUCLG2,UQCRH,BNIP3,COX8A,COX5A,FAHD1,DHTKD1,IDH2,SHMT2,UQCR10,NDUFA4,SDHD,UQCR…	IDH3G,FH,NDUFS8,COX6A1,NDUFS7,COX7A2L,SDHB,PDHA1,MDH2,PDHB,COX8A,IDH2,UQCR10,NDUFA4,ADSL	CBFA2T3
GO_ENERGY_DERIVATION_BY_OXIDATION_OF_ORGANIC_COMPOUNDS	GO:0015980	210	Up	5.671718738706766e-6	0.0028301876506146764	1	NDUFAB1,SLC25A13,COX10,UQCRC1,MDH1,COX15,BID,NDUFS1,RB1CC1,AIFM2,PHKA2,PPP1R3F,CS,NDUFB4,MTFR1,PHKA1,IDH3G,ADGRF5,ACADVL,SDHA,TIGAR,PGM1,ME2,GSK3B,NOA1,GNAS,COQ9,NDUFB2,DLD,FH,SORBS1,NDUFB7,ACO2,PYGL,HIF1A,PYGB,IDH3B,SLC25A14,TAZ,PHKB,GYS1,AKT2,ETFB,GSK3A,OGDH,PRKAG2,NDUFC1,NDUFS8,COX6A1,ALDH5A1,NNT,PCDH12,GBE1,POMC,GPD2,NDUFS7,COQ10B,PASK,SLC25A12,COX7A2L,PARK7,LEPR,SDHB,MTFR1L,NDUFB3,NDUFA8,NR4…	NDUFAB1,IDH3G,PGM1,FH,NDUFB7,NDUFS8,COX6A1,POMC,NDUFS7,COX7A2L,PARK7,SDHB,CISD1,TRAP1,NDUFA10,PDHA1,NDUFA9,NDUFB10,TP53,MDH2,NDUFB9,NDUFB8,NDUFV1,PDHB,UQCRFS1,PRELID1,CDK1,PPP1CA,COX8A,CYC1,IDH2,UQCR10,NDUFA6,NDUFA4,NDUFS3,ADSL	RB1CC1,PHKB,CBFA2T3,IL6ST,IGF2,UGP2
GO_REGULATION_OF_CELLULAR_AMINE_METABOLIC_PROCESS	GO:0033238	63	Up	7.53598537180965e-6	0.003525428156749702	2	PSMB1,PSMC4,PSMA4,ATP2B4,PSME4,VPS35,MAOB,PSMC5,PSME1,COMT,PSMD5,PSMD8,PSMC6,PSMA3,PSMC1,PSMB5,PSMA6,PSME2,PSMA7,PSMD10,PSMD7,OAZ1,PSMA2,PSMD3,PSMD11,PSMD9,PSMD14,ODC1,PARK7,PSMF1,PSMB2,PNKD,PSMA1,PSME3,PSMB7,PSMB6,PSMA5,OAZ3,SNCA,PAOX,SLC7A11,NR4A2,AZIN1,SLC7A7,PSMD4,PSMB4,ITGB2,PSMC2,PSMD6,HPRT1,PSMC3,ITGAM,PSMD1,PSMD2,OAZ2,NQO1,ABAT,PSMD13,PSMD12,PSMB8,PSMB10,PSMB9,PSMB3	PSMB1,PSMC4,PSMC5,PSMD8,PSMB5,PSME2,ODC1,PARK7,PSMB2,PSMB6,PSMA5,PSMD4,ITGB2,PSMD6,PSMC3,PSMB3	ATP2B4,AZIN1
GO_REGULATION_OF_CELLULAR_AMINO_ACID_METABOLIC_PROCESS	GO:0006521	53	Up	2.0095039841935804e-5	0.008847727836287617	2	PSMB1,PSMC4,PSMA4,ATP2B4,PSME4,PSMC5,PSME1,COMT,PSMD5,PSMD8,PSMC6,PSMA3,PSMC1,PSMB5,PSMA6,PSME2,PSMA7,PSMD10,PSMD7,OAZ1,PSMA2,PSMD3,PSMD11,PSMD9,PSMD14,ODC1,PARK7,PSMF1,PSMB2,PSMA1,PSME3,PSMB7,PSMB6,PSMA5,OAZ3,SLC7A11,AZIN1,SLC7A7,PSMD4,PSMB4,PSMC2,PSMD6,PSMC3,PSMD1,PSMD2,OAZ2,NQO1,PSMD13,PSMD12,PSMB8,PSMB10,PSMB9,PSMB3	PSMB1,PSMC4,PSMC5,PSMD8,PSMB5,PSME2,ODC1,PARK7,PSMB2,PSMB6,PSMA5,PSMD4,PSMD6,PSMC3,PSMB3	ATP2B4,AZIN1
GO_ATP_METABOLIC_PROCESS	GO:0046034	219	Up	4.197792393894343e-5	0.017455820037943975	2	BAD,AK2,NDUFAB1,SLC25A13,COX10,NADK,UQCRC1,COX15,BID,NDUFS1,NUP160,CTNS,TPR,NDC1,SPHK2,NDUFB4,PFKP,PKM,RHOA,HDAC4,NUP133,SDHA,ENO1,NUP37,VPS9D1,SIRT6,TIGAR,PGM1,PSEN1,SEH1L,DNM1L,COQ9,P2RX7,NDUFB2,DLD,NUP50,AAAS,MSH2,NUP188,TREM2,NDUFB7,TSPO,HIF1A,RAE1,ABCD1,TAZ,PGK1,NUP93,GPI,TGFB1,OGDH,PRKAG2,AK1,PPIF,GALK1,ENO3,NUP88,ALDOC,NDUFC1,HSPA8,NUP98,NDUFS8,NUP107,GAPDH,TPI1,ENO2,COX6A1,COX7A2,NUP155,A…	AK2,NDUFAB1,PKM,NUP37,PGM1,SEH1L,NDUFB7,NDUFS8,COX6A1,COX7A2,NDUFS7,COX7A2L,PARK7,NDUFA10,NDUFA9,NDUFB10,TP53,NDUFB9,SEC13,JMJD8,STOML2,NDUFB8,NDUFV1,UQCRFS1,CDK1,NUPR1,COX8A,CYC1,UQCR10,NDUFA6,NDUFA4,NDUFS3,EIF6	PSEN1,CBFA2T3,ZBTB7A,ZBTB20,TMSB4X,PARG
GO_PURINE_NUCLEOSIDE_MONOPHOSPHATE_BIOSYNTHETIC_PROCESS	GO:0009127	16	Up	4.462099593314784e-5	0.017578323924190082	2	PRPS2,IMPDH1,LHPP,AMPD2,PAICS,PPAT,ATIC,ADK,GART,GMPS,HPRT1,IMPDH2,PFAS,ADA,APRT,ADSL	PRPS2,AMPD2,PAICS,ATIC,PFAS,ADA,APRT,ADSL
GO_RIBOSOMAL_LARGE_SUBUNIT_BIOGENESIS	GO:0042273	63	Up	5.358179540915872e-5	0.02005298693187765	3	LAS1L,RPL26L1,NOP16,MRTO4,NLE1,DDX18,RPL6,RPLP0,PES1,SNU13,RPL3,GTPBP4,FTSJ3,NOP2,PAK1IP1,MDN1,BRIX1,RPL24,ZNHIT6,EBNA1BP2,FASTKD2,GTF3A,RPL5,PPAN,DHX30,NIP7,WDR74,RPL35,RSL24D1,WDR12,URB1,RPL11,NVL,NHP2,RPL7L1,RPL10,RPL7,SURF6,RPL7A,HEATR3,MALSU1,RPL26,NOL9,MRPL1,RSL1D1,RPL38,ZNF622,MRPL11,RRS1,NPM1,DDX28,RPL35A,RPL14,NOC2L,RPF2,RPL12,RPL23A,SDAD1,RPL10A,EIF6,MRPL20,BOP1,ZNHIT3	NLE1,PES1,EBNA1BP2,NHP2,MALSU1,MRPL11,EIF6,BOP1
GO_AEROBIC_ELECTRON_TRANSPORT_CHAIN	GO:0019646	14	Up	6.636747162504438e-5	0.023655263100640818	1	COX10,COX15,COX6A1,COX7A2L,COX6B1,COX7C,COX4I1,COX7B,COX5B,COX6C,CYCS,COX8A,COX5A,NDUFA4	COX6A1,COX7A2L,COX8A,NDUFA4
GO_RRNA_MODIFICATION	GO:0000154	29	Up	8.943904480845169e-5	0.030040846969513466	3	RPUSD1,TSR3,TFB1M,THUMPD1,DIMT1,FBL,FTSJ3,GAR1,NOP2,NSUN4,MTERF4,EMG1,METTL16,NSUN5,DKC1,NAT10,RRNAD1,NAF1,NHP2,TFB2M,RPUSD2,ZCCHC4,METTL15,TRMT61B,TRMT112,NSUN3,NOP10,FDXACB1,MRM1	RPUSD1,TSR3,EMG1,RRNAD1,NHP2,TFB2M,TRMT112,MRM1
GO_DICARBOXYLIC_ACID_METABOLIC_PROCESS	GO:0043648	62	Up	9.230988380745622e-5	0.030040846969513466	2	GCLC,MDH1,GCLM,ALDH18A1,OAT,MTHFD2,SDHA,SLC46A1,ME2,L2HGDH,DLD,FH,MTHFD1,ACOT8,OGDH,PHYH,FOLR1,ALDH5A1,NIT2,GLS,SLC25A12,KYNU,SDHB,DLST,GOT1,MTHFD1L,MTRR,GOT2,ASS1,ACLY,MRPS36,GLUL,SUCLA2,MTHFS,FPGS,GRHPR,ATIC,IDH1,MDH2,ADHFE1,GLUD1,SLC7A11,ME3,ALDH4A1,NAGS,SUCLG1,MTHFD2L,SLC25A32,GPT2,SUCLG2,SLC19A1,ACSF3,SHMT1,MTHFR,ACOT4,D2HGDH,IDH2,SHMT2,GLUD2,SDHAF3,DDO,DHFR	MTHFD2,FH,MTHFD1,NIT2,SDHB,GOT1,FPGS,GRHPR,ATIC,MDH2,D2HGDH,IDH2,SDHAF3	GLUL,MTHFR
GO_RIBONUCLEOSIDE_MONOPHOSPHATE_BIOSYNTHETIC_PROCESS	GO:0009156	27	Up	1.2972126281765491e-4	0.03990300667540358	2	CAD,UPRT,PRPS2,DHODH,IMPDH1,LHPP,UMPS,AMPD2,PAICS,PPAT,UCK1,RFK,ATIC,UCK2,PRPS1,ADK,GART,CMPK1,GMPS,HPRT1,IMPDH2,PFAS,UPP1,ADA,UCKL1,APRT,ADSL	PRPS2,DHODH,AMPD2,PAICS,ATIC,PFAS,ADA,APRT,ADSL
GO_RIBOSOME_ASSEMBLY	GO:0042255	53	Up	1.3719930174939762e-4	0.03990300667540358	3	MRTO4,NLE1,MRPL22,RPS5,RPL6,RPLP0,RPL3,RPS19,C1QBP,NOP2,MDN1,BRIX1,RPL24,RPS15,NSUN4,FASTKD2,MTERF4,MRPS2,RPL5,RPS10,MRPS7,SBDS,PPAN,DHX30,ERAL1,NIP7,RSL24D1,RPL11,EIF2A,ABT1,RPL10,MTERF3,RPS14,RPSA,RPL38,MRPL11,RPS27,RRS1,NPM1,MRPS11,DDX28,RPS27L,RRP7A,RPF2,RPL12,RPL23A,DDX3X,RPS28,PWP2,EIF6,MRPL20,MPV17L2,BOP1	NLE1,C1QBP,MRPS7,MRPL11,EIF6,BOP1
GO_IMP_BIOSYNTHETIC_PROCESS	GO:0006188	8	Up	1.3908041640397652e-4	0.03990300667540358	2	AMPD2,PAICS,PPAT,ATIC,GART,HPRT1,PFAS,ADSL	AMPD2,PAICS,ATIC,PFAS,ADSL
GO_NUCLEOSIDE_MONOPHOSPHATE_BIOSYNTHETIC_PROCESS	GO:0009124	36	Up	1.4393870143432152e-4	0.03990300667540358	2	CAD,UPRT,PRPS2,CDADC1,DHODH,IMPDH1,LHPP,UMPS,DGUOK,AMPD2,PAICS,PPAT,DUT,DCTD,UCK1,RFK,ATIC,UCK2,PRPS1,ADK,DCK,GART,CMPK1,GMPS,HPRT1,TK2,TK1,TYMS,SHMT1,IMPDH2,PFAS,UPP1,ADA,UCKL1,APRT,ADSL	PRPS2,DHODH,AMPD2,PAICS,ATIC,PFAS,ADA,APRT,ADSL
GO_RIBOSOME_BIOGENESIS	GO:0042254	268	Up	1.6115851500390964e-4	0.042898871992018056	3	LAS1L,RPUSD1,TSR3,UTP18,TFB1M,RPL26L1,NOP16,MRTO4,NOP58,USP36,RIOK2,WDR3,WDR18,THUMPD1,RRP15,NLE1,EXOSC7,EXOSC5,MRPL22,XPO1,DIS3,RPS5,WBP11,RRN3,DIMT1,NOP14,DDX18,XRN2,RPL6,ESF1,RPLP0,PES1,SNU13,DDX17,RPL3,MTG2,NOP56,RBFA,RIOK3,SUV39H1,ERI1,PIH1D1,ERCC2,POP4,RPS16,FBL,RPS19,DDX49,GTPBP10,EXOSC3,NPM3,GTPBP4,NUP88,C1QBP,FTSJ3,UTP6,GAR1,FRG1,KRR1,NOP2,PAK1IP1,MDN1,BYSL,DROSHA,BRIX1,RPL24,RRP9,RPS15,…	RPUSD1,TSR3,UTP18,WDR18,NLE1,PES1,RBFA,DDX49,C1QBP,EBNA1BP2,ERI3,RIOK1,RPP40,MRPS7,EMG1,DDX56,IMP4,RRNAD1,NHP2,RPP30,MALSU1,RRP1,TFB2M,MRPL36,TRMT112,MRPL11,NOC4L,EIF6,BOP1,MRM1	DIS3,GTPBP10,GLUL,HELQ,TSC1,EXOSC10,NOL8
GO_GENERATION_OF_PRECURSOR_METABOLITES_AND_ENERGY	GO:0006091	387	Up	1.6620805447809266e-4	0.042898871992018056	1	NDUFAB1,SLC25A13,CIAPIN1,CROT,COX10,CYB561,UQCRC1,MDH1,COX15,BID,NDUFS1,RB1CC1,GLRX2,DERA,HSD17B6,NUP160,AIFM2,PHKA2,TPR,H6PD,PPP1R3F,CYBA,AKR7A2,NDC1,CS,SPHK2,NDUFB4,CYB5R4,MTFR1,FECH,PFKP,PHKA1,PKM,RHOA,IDH3G,HDAC4,ADGRF5,NUP133,MAOB,P4HA2,ACADVL,SDHA,ENO1,NUP37,ACAT1,SIRT6,TIGAR,RUNX1T1,PGM1,PSEN1,AACS,ME2,GSK3B,OXCT1,SLC27A5,NOA1,SEH1L,AKR1B1,GNAS,COQ9,P2RX7,NDUFB2,DLD,FH,PHGDH,NUP50,XYLB,AAA…	NDUFAB1,PKM,IDH3G,NUP37,PGM1,SLC27A5,SEH1L,AKR1B1,FH,NDUFB7,NDUFS8,COX6A1,COX7A2,POMC,NDUFS7,COX7A2L,PARK7,SDHB,AKR1A1,CISD1,TRAP1,PGLS,NDUFA10,PDHA1,NDUFA9,NDUFB10,TP53,MDH2,NDUFB9,PTGES2,SEC13,JMJD8,STOML2,NDUFB8,C15orf48,NDUFV1,PDHB,UQCRFS1,PRELID1,CDK1,PPP1CA,NUPR1,COX8A,CYC1,IDH2,UQCR10,NDUFA6,NDUFA4,NDUFS3,ADSL,EIF6	RB1CC1,P4HA2,PSEN1,PHKB,CBFA2T3,IL6ST,COX17,IGF2,UGP2,ZBTB7A,ZBTB20
GO_ANAPHASE_PROMOTING_COMPLEX_DEPENDENT_CATABOLIC_PROCESS	GO:0031145	74	Up	1.7655023519074848e-4	0.04404928368009175	2	CDC27,PSMB1,PSMC4,CUL3,PSMA4,ANAPC4,PSME4,UBE2D1,PSMC5,AURKA,ANAPC5,PSME1,CDC23,PSMD5,PSMD8,PSMC6,PSMA3,PSMC1,PSMB5,PSMA6,PSME2,PSMA7,PSMD10,PSMD7,FBXO31,FZR1,PSMA2,UBE2S,PSMD3,PSMD11,ANAPC15,PSMD9,FBXO5,PSMD14,CDK2,PSMF1,PSMB2,PSMA1,CDC16,PSME3,CCNB1,PSMB7,ANAPC11,PSMB6,PSMA5,RPS27A,UBC,ANAPC1,BUB3,PSMD4,PSMB4,PSMC2,PSMD6,MAD2L1,ANAPC10,PTTG1,PSMC3,ANAPC16,UBE2E1,CDK1,UBB,PSMD1,UBE2C,PSMD2,ANAPC…	PSMB1,PSMC4,PSMC5,PSMD8,PSMB5,PSME2,PSMB2,ANAPC11,PSMB6,PSMA5,PSMD4,PSMD6,PSMC3,CDK1,PSMB3
GO_POSITIVE_REGULATION_OF_CELLULAR_RESPIRATION	GO:1901857	6	Up	1.9293146803082235e-4	0.0465836141358292	1	PARK7,CCNB1,ISCU,PINK1,PRELID1,CDK1	PARK7,PRELID1,CDK1
