## Extended Data Table 7 for "An integrated cell atlas of the human lung in health and disease": EC_venous-smoking_status_num-GO_BP-Total.tsv

GeneSet	GOID	NGenes	Direction	PValue	FDR	Cluster	Genes	DEUp	DEDown
GO_REGULATION_OF_CELLULAR_AMINO_ACID_METABOLIC_PROCESS	GO:0006521	53	Down	1.2220404325791833e-7	9.115880936402557e-4	1	PSMB1,PSMC4,PSMA4,ATP2B4,PSME4,PSMC5,PSME1,COMT,PSMD5,PSMD8,PSMC6,PSMA3,PSMC1,PSMB5,PSMA6,PSME2,PSMA7,PSMD10,PSMD7,OAZ1,PSMA2,PSMD3,PSMD11,PSMD9,PSMD14,ODC1,PARK7,PSMF1,PSMB2,PSMA1,PSME3,PSMB7,PSMB6,PSMA5,OAZ3,SLC7A11,AZIN1,SLC7A7,PSMD4,PSMB4,PSMC2,PSMD6,PSMC3,PSMD1,PSMD2,OAZ2,NQO1,PSMD13,PSMD12,PSMB8,PSMB10,PSMB9,PSMB3		PSMA3,PSMC1,PSMD11,PSMC2,PSMB10
GO_REGULATION_OF_CELLULAR_AMINE_METABOLIC_PROCESS	GO:0033238	63	Down	2.4357731292992804e-7	9.115880936402557e-4	1	PSMB1,PSMC4,PSMA4,ATP2B4,PSME4,VPS35,MAOB,PSMC5,PSME1,COMT,PSMD5,PSMD8,PSMC6,PSMA3,PSMC1,PSMB5,PSMA6,PSME2,PSMA7,PSMD10,PSMD7,OAZ1,PSMA2,PSMD3,PSMD11,PSMD9,PSMD14,ODC1,PARK7,PSMF1,PSMB2,PNKD,PSMA1,PSME3,PSMB7,PSMB6,PSMA5,OAZ3,SNCA,PAOX,SLC7A11,NR4A2,AZIN1,SLC7A7,PSMD4,PSMB4,ITGB2,PSMC2,PSMD6,HPRT1,PSMC3,ITGAM,PSMD1,PSMD2,OAZ2,NQO1,ABAT,PSMD13,PSMD12,PSMB8,PSMB10,PSMB9,PSMB3		PSMA3,PSMC1,PSMD11,PSMC2,PSMB10
GO_AORTIC_VALVE_DEVELOPMENT	GO:0003176	21	Up	1.8855802650515288e-5	0.03709210648661726	2	SNAI2,TNFRSF1B,ELN,TNFRSF1A,ROCK1,JAG1,TGFB1,GATA3,SNAI1,BMP4,DLL4,NFATC1,ROCK2,SMAD6,RB1,NOTCH1,NOS3,RBPJ,EFNA1,ROBO1,BMPR2	TGFB1,BMP4,RB1,NOS3,RBPJ,ROBO1
GO_CGMP_CATABOLIC_PROCESS	GO:0046069	3	Up	1.9915088475337494e-5	0.03709210648661726	3	PDE10A,PDE9A,PDE2A	PDE10A,PDE9A,PDE2A
GO_SEMI_LUNAR_VALVE_DEVELOPMENT	GO:1905314	25	Up	2.4777626243565306e-5	0.03709210648661726	2	SNAI2,TNFRSF1B,ELN,TNFRSF1A,ROCK1,TGFB2,JAG1,TGFB1,GATA3,SNAI1,BMP4,DLL4,NFATC1,NOTCH2,ROCK2,SMAD6,RB1,NOTCH1,HEY1,NOS3,RBPJ,EFNA1,ROBO1,BMPR2,GJA5	TGFB1,BMP4,RB1,NOS3,RBPJ,ROBO1
GO_PROTEASOMAL_UBIQUITIN_INDEPENDENT_PROTEIN_CATABOLIC_PROCESS	GO:0010499	20	Down	3.436326087892129e-5	0.04015626439037659	3	PSMB1,PSMA4,PSME4,PSMA3,PSMB5,PSMA6,PSMA7,PSMA2,NFE2L2,PSMB2,PSMA1,PSMB7,PSMB6,PSMA5,PSMB4,ENC1,PSMB8,PSMB10,PSMB9,PSMB3		PSMA3,PSMB10
GO_EXTRACELLULAR_STRUCTURE_ORGANIZATION	GO:0043062	232	Up	4.557730665401889e-5	0.04015626439037659	4	CFLAR,ST7,ITGAL,ITGA3,DCN,CAPN1,PHLDB1,CD44,TNFRSF1B,TIMP2,TLL1,VCAN,CDH1,TNC,GPM6B,ELN,COL23A1,LAMA3,FOXC1,LAMC2,COL17A1,TNFRSF1A,BCL3,CLASP1,NTN4,FSCN1,ICAM3,NFKB2,FBLN1,ITGA8,FAP,ITGB5,PLOD1,ITGAE,B4GALT1,ERO1B,MMP2,NID2,KIF9,ICAM1,LAMB1,ITGA6,CCDC80,COL9A3,TGFB2,TMEM38B,ABL1,MADCAM1,PDGFB,CHADL,CST3,TIMP1,RGCC,MMP15,CRISPLD2,FOXF1,ERCC2,TGFB1,ICAM4,ICAM5,HPN,ITGB8,CAV2,CAV1,DNAJB6,SERPINE1,PL…	LAMB1,CCDC80,TGFB1,VWF,P4HA1,LAMA5,SULF1,CYP1B1,RB1,COL6A1,APP,HSPG2,ITGA10,JAM2,FBLN2,HTRA1,FBN1,PTK2,SH3PXD2B,COL18A1,AGRN,ERO1A	CDH1,ABL1,ELF3,SPINT2
GO_POSITIVE_REGULATION_OF_FEAR_RESPONSE	GO:1903367	3	Up	4.616890246400664e-5	0.04015626439037659	5	MEF2C,GJA1,NPAS2	GJA1,NPAS2
GO_COMMON_PARTNER_SMAD_PROTEIN_PHOSPHORYLATION	GO:0007182	6	Up	5.3371116064747116e-5	0.04015626439037659	3	TGFB1,SPTBN1,BMP4,PML,TGFBR2,SMAD2	TGFB1,SPTBN1,BMP4,SMAD2
GO_NEGATIVE_REGULATION_OF_PROTEIN_CONTAINING_COMPLEX_DISASSEMBLY	GO:0043242	49	Up	5.3648983821478405e-5	0.04015626439037659	4	CLEC16A,PHF23,CAPG,LIMA1,NAV3,CLASP1,ADD2,CAPZB,ADD1,IRAK3,HDAC6,TRIOBP,MID1,MTPN,SPTBN1,CAPZA1,ARHGEF2,CAMSAP2,TMOD2,TTBK2,FGF13,CAMSAP1,MAP1B,SWAP70,APC,AVIL,VILL,CKAP2,TMOD1,RDX,SPTBN5,TMOD3,KATNB1,RUBCN,GSN,ADD3,TWF1,EPS8,SCAF4,DMTN,TAOK1,UBQLN4,CLASP2,MID1IP1,CIB1,SPTAN1,CAPZA2,SCAF8,TWF2	SPTBN1,FGF13,EPS8,TAOK1
GO_COLLAGEN_FIBRIL_ORGANIZATION	GO:0030199	32	Up	6.11735368997804e-5	0.04162581124498694	4	FOXC1,PLOD1,TGFB2,CHADL,PLOD3,AEBP1,TGFBR1,COL1A1,LOX,FMOD,P4HA1,COLGALT1,PXDN,COL5A1,LOXL2,CYP1B1,LUM,RB1,P3H4,SERPINH1,VIPAS39,PLOD2,ADAMTS3,DDR2,COL1A2,ATP7A,SERPINF2,TNXB,COL3A1,ANXA2,NF1,COL5A2	P4HA1,CYP1B1,RB1
GO_ENDOCHONDRAL_BONE_MORPHOGENESIS	GO:0060350	43	Up	6.964148879713767e-5	0.04260579701229698	2	FOXC1,FGFR3,RARB,MEF2C,ZMPSTE24,GNAS,COCH,TRIP11,COL1A1,PEX7,MEF2D,TEK,BMP4,POR,RARA,MATN2,NAB1,BMPR1B,COL6A1,COL6A2,CARM1,CSGALNACT1,SERPINH1,BMP6,MMP16,FGF18,MMP14,STC1,ALPL,COL6A3,TGFBR2,POC1A,INPPL1,NAB2,SCARA3,AXIN2,THBS3,RARG,VWA1,ANXA2,ANXA6,COL13A1,BMPR2	BMP4,COL6A1,THBS3
GO_MESODERMAL_CELL_DIFFERENTIATION	GO:0048333	17	Up	7.894347828521724e-5	0.04260579701229698	2	ITGA3,FGFR1,ITGA8,FOXF1,ETV2,BMPR1A,INHBA,BMP4,ITGB4,KDM6B,KLF4,KDM6A,ITGB1,GJA1,TAL1,ITGA2,ITGB3	BMP4,GJA1
GO_BONE_MORPHOGENESIS	GO:0060349	64	Up	7.969020149260624e-5	0.04260579701229698	2	CYP26B1,LTF,FOXN3,FOXC1,FGFR3,IFT80,LRP6,RARB,MEF2C,ZMPSTE24,GNAS,GLG1,LRP5L,COCH,TRIP11,ACP5,MEGF8,GLI3,COL1A1,RAB23,PEX7,MEF2D,TGFB3,TEK,BMP4,INSIG2,POR,RARA,CHSY1,MATN2,NAB1,BMPR1B,COL6A1,COL6A2,CARM1,CSGALNACT1,SERPINH1,BMP6,MMP16,FGF18,MMP14,SKI,STC1,LRP5,DHRS3,ALPL,MSX1,COL6A3,TGFBR2,POC1A,INPPL1,NAB2,LTBP3,SCARA3,AXIN2,THBS3,HAS2,RARG,VWA1,ANXA2,INSIG1,ANXA6,COL13A1,BMPR2	BMP4,COL6A1,THBS3
GO_REGULATION_OF_RHO_PROTEIN_SIGNAL_TRANSDUCTION	GO:0035023	102	Up	9.07429660017997e-5	0.04528074003489805	5	ALS2,ITGA3,FARP2,PLEKHG6,CUL3,TRIO,RTN4R,PREX2,ARHGEF5,RASGRF1,ARHGEF1,OPHN1,PLEKHG2,ABL1,NRP1,MYO9B,SOS2,FGD1,ARHGEF7,ARHGEF10,RASIP1,MET,KANK1,DNMBP,TNFAIP1,ARHGEF17,KCTD10,ARHGDIB,RASGRF2,BCL6,ECT2,ARHGEF26,SOS1,ARHGEF2,STMN1,APOA1,PLEKHG1,PREX1,MCF2L,F2RL3,ARHGEF6,APOE,EPS8L1,ARHGEF9,RAF1,ARHGEF11,VAV3,RAC1,FLOT1,ARRB1,FGD4,LPAR6,GPR65,ARHGDIA,ARHGEF19,ABL2,GPR17,FGD2,TIAM2,ITGB1,EPS8,FARP1,O…	FARP2,TRIO,MET,EPS8,FARP1,ARHGEF3,ROBO1,PLEKHG5,HEG1,ARHGEF28	ABL1,GPR17
