## Extended Data Table 7 for "An integrated cell atlas of the human lung in health and disease": Innate_lymphoid_cell_NK-age-GO_BP-Total.tsv

GeneSet	GOID	NGenes	Direction	PValue	FDR	Cluster	Genes	DEUp	DEDown
GO_ADP_BIOSYNTHETIC_PROCESS	GO:0006172	4	Down	5.67656898416263e-7	0.004218826069029667	1	AK2,AK1,AK3,AK5		AK5
GO_PURINE_NUCLEOSIDE_DIPHOSPHATE_BIOSYNTHETIC_PROCESS	GO:0009136	5	Down	9.09585067480324e-6	0.03380018110756884	1	AK2,AK1,GUK1,AK3,AK5		AK5
