## Extended Data Table 7 for "An integrated cell atlas of the human lung in health and disease": Innate_lymphoid_cell_NK-anatomical_region_ccf_score-GO_BP-Total.tsv

GeneSet	GOID	NGenes	Direction	PValue	FDR	Cluster	Genes	DEUp	DEDown
GO_MITOCHONDRIAL_TRANSLATIONAL_TERMINATION	GO:0070126	88	Up	3.6637985408442906e-14	2.7229350755554767e-10	1	MRPS10,MRPL43,MRPS35,MRPS24,MRPS34,MRPL22,MRPL28,MRPS33,MRPS18A,MRPS31,MRPL4,MRPL32,MRPL27,MRPL51,MTRF1L,MRPL18,MRPL2,MRPS30,MRPS27,MRPL3,MRPL19,MRPL37,MRPS15,MRPS14,MTRF1,MRPS2,MRPS7,MRPS26,MRPS12,MRPL34,MRPS25,PTCD3,MRPL35,ERAL1,DAP3,MRPS36,MRPL44,MRPS9,MRPL47,MRPL50,MRPL15,MRPL24,MRPL9,MRPS5,MRPS28,MRRF,MRPL49,MRPL39,OXA1L,MRPL17,MRPL10,MRPL55,MRPS18C,GFM2,MRPL16,MRPL1,MRPL36,MRPL13,CHCHD1,MRP…	MRPS35,MRPS34,MTRF1L,MRPL37,MRPS14,MTRF1,MRPS2,MRPS9,MRPL15,MRPS28,MRPL17,MRPL16,MRPL52,MRPS23,MRPS18B,MRPS17,MRPL45	MRPL53
GO_TRANSLATIONAL_TERMINATION	GO:0006415	103	Up	8.539065314116027e-12	3.1731166707255155e-8	1	UPF1,MRPS10,MRPL43,MRPS35,MRPS24,MRPS34,JMJD4,MRPL22,MRPL28,OGFOD1,MRPS33,MRPS18A,MRPS31,GSPT1,MRPL4,MRPL32,MRPL27,MRPL51,MTRF1L,MRPL18,MRPL2,MRPS30,MRPS27,MRPL3,MRPL19,MRPL37,MRPS15,GLE1,MRPS14,MTRF1,ETF1,MRPS2,MRPS7,MRPS26,MRPS12,MRPL34,C12orf65,MRPS25,PTCD3,MRPL35,EIF5A,ERAL1,DAP3,MRPS36,MRPL44,MRPS9,MRPL47,MRPL50,MRPL15,MRPL24,MRPL9,MRPS5,MRPS28,MRRF,MRPL49,MRPL39,OXA1L,N6AMT1,MRPL17,MRPL10,M…	MRPS35,MRPS34,MTRF1L,MRPL37,MRPS14,MTRF1,MRPS2,MRPS9,MRPL15,MRPS28,MRPL17,MRPL16,MRPL52,MRPS23,MRPS18B,MRPS17,MRPL45	UPF1,MRPL53
GO_MITOCHONDRIAL_TRANSLATION	GO:0032543	132	Up	3.6724183790780266e-11	9.097804464435965e-8	1	LARS2,MRPS10,MRPL43,GATB,MRPS35,MRPS24,IARS2,MRPS34,MRPL22,NOA1,MTIF2,MRPL28,MRPS33,MRPS18A,ALKBH1,UQCC1,MTG2,CDK5RAP1,MRPS31,EARS2,SARS2,MRPL4,MRPL32,C1QBP,MRPL27,MRPL51,MTRF1L,MRPL18,MRPL2,MRPS30,MRPS27,MRPL3,MRPL19,MRPL37,WARS2,MRPS15,NSUN4,DARS2,FASTKD2,MRPS14,MTRF1,MTIF3,MTERF4,MRPS2,TSFM,FASTKD3,AARS2,MRPS7,MRPS26,MRPS12,MRPL34,QRSL1,MRPS25,PTCD3,MRPL35,ERAL1,DAP3,MRPS36,MRPL44,MRPS9,MRPL47…	MRPS35,MRPS34,NOA1,ALKBH1,MTRF1L,MRPL37,MRPS14,MTRF1,MRPS2,MRPS9,UQCC2,MRPL15,MRPS28,MRPL17,MRPL16,GFM1,MRPL52,MRPS23,MRPS18B,MRPS17,MRPL45	NGRN,MRPL53
GO_TRANSLATIONAL_ELONGATION	GO:0006414	124	Up	1.1240705716942966e-10	2.088523122208003e-7	1	MRPS10,MRPL43,MRPS35,MRPS24,MRPS34,MRPL22,MRPL28,MRPS33,MRPS18A,GTPBP1,ALKBH1,MRPS31,EEF2K,EEF1D,MRPL4,MRPL32,CPEB3,MRPL27,DPH1,SEPSECS,MRPL51,MRPL18,HBS1L,MRPL2,MRPS30,MRPS27,ABTB1,MRPL3,EEF1B2,MRPL19,MRPL37,MRPS15,DPH5,MRPS14,MRPS2,TSFM,MRPS7,MRPS26,MRPS12,MRPL34,MRPS25,PTCD3,MRPL35,EEFSEC,EIF5A,ERAL1,DAP3,DPH2,MRPS36,DPH6,MRPL44,MRPS9,MRPL47,MRPL50,CPEB2,MRPL15,RPLP1,SECISBP2L,EIF4A3,MRPL24,MR…	MRPS35,MRPS34,ALKBH1,HBS1L,MRPL37,MRPS14,MRPS2,MRPS9,MRPL15,RPLP1,MRPS28,DPH7,MRPL17,MRPL16,GFM1,MRPL52,MRPS23,MRPS18B,MRPS17,MRPL45	GTPBP2,MRPL53
GO_MITOCHONDRIAL_GENE_EXPRESSION	GO:0140053	156	Up	4.3191766779715207e-10	6.420024214136869e-7	2	ELAC2,LARS2,TRIT1,MRPS10,MRPL43,GATB,MRPS35,MRPS24,IARS2,HSD17B10,TRNT1,MRPS34,MRPL22,NOA1,MTIF2,MRPL28,MRPS33,MRPS18A,POLRMT,ALKBH1,UQCC1,MTG2,CDK5RAP1,MRPS31,EARS2,SARS2,MRPL4,MRPL32,TFAM,C1QBP,MRPL27,MRPL51,MTRF1L,MRPL18,MRPL2,MRPS30,MRPS27,MRPL3,MRPL19,MRPL37,WARS2,MRPS15,NSUN4,DARS2,FASTKD2,FOXO3,MRPS14,MTRF1,MTERF2,MTIF3,MTERF4,MRPS2,TSFM,FASTKD3,AARS2,MRPS7,MRPS26,TRMT5,MTERF1,MRPS12,MRPL3…	MRPS35,MRPS34,NOA1,ALKBH1,MTRF1L,MRPL37,MRPS14,MTRF1,MRPS2,MRPS9,TBRG4,UQCC2,MRPL15,MRPS28,MRPL17,MRPL16,GFM1,TEFM,MRPL52,MRPS23,MRPS18B,MRPS17,MRPL45	NGRN,MRPL53
GO_OXIDATIVE_PHOSPHORYLATION	GO:0006119	101	Up	3.338995804541044e-8	3.689299097835259e-5	3	NDUFAB1,COX10,UQCRC1,COX15,BID,NDUFS1,NDUFB4,RHOA,SDHA,COQ9,NDUFB2,DLD,MSH2,NDUFB7,ABCD1,TAZ,PGK1,PPIF,NDUFC1,NDUFS8,COX6A1,COX7A2,NDUFS7,COX7A2L,PARK7,NDUFB3,NDUFA8,DNAJC15,NDUFA1,SLC25A23,COX6B1,COX7C,UQCR11,NDUFA5,NDUFA10,COX4I1,COX7B,NDUFA2,CCNB1,COX5B,ISCU,NDUFB5,UQCC2,NDUFAF1,NDUFA9,UQCRC2,NDUFB10,SDHC,SNCA,NDUFS6,NDUFB11,NDUFB9,SURF1,NDUFC2,UQCRB,PINK1,NDUFS2,NDUFV3,COX7A1,NDUFS4,UQCRQ,COX…	NDUFAB1,PGK1,COX6A1,COX6B1,COX5B,UQCC2,SDHC,NDUFB9,FXN,NDUFB6,STOML2,COA6,UQCRFS1,TEFM,NDUFA6	NDUFS1,SNCA
GO_ATP_SYNTHESIS_COUPLED_ELECTRON_TRANSPORT	GO:0042773	80	Up	3.8253579076721704e-8	3.689299097835259e-5	3	NDUFAB1,COX10,UQCRC1,COX15,BID,NDUFS1,NDUFB4,SDHA,COQ9,NDUFB2,DLD,NDUFB7,TAZ,NDUFC1,NDUFS8,COX6A1,NDUFS7,COX7A2L,PARK7,NDUFB3,NDUFA8,DNAJC15,NDUFA1,COX6B1,COX7C,UQCR11,NDUFA5,NDUFA10,COX4I1,COX7B,NDUFA2,CCNB1,COX5B,ISCU,NDUFB5,NDUFAF1,NDUFA9,UQCRC2,NDUFB10,SDHC,SNCA,NDUFS6,NDUFB11,NDUFB9,NDUFC2,UQCRB,PINK1,NDUFS2,NDUFV3,NDUFS4,UQCRQ,COX6C,NDUFB6,NDUFB8,NDUFV1,SDHAF2,COA6,NDUFS5,UQCRFS1,MECP2,CDK1…	NDUFAB1,COX6A1,COX6B1,COX5B,SDHC,NDUFB9,NDUFB6,COA6,UQCRFS1,NDUFA6	NDUFS1,SNCA
GO_COTRANSLATIONAL_PROTEIN_TARGETING_TO_MEMBRANE	GO:0006613	98	Up	3.971258447615995e-8	3.689299097835259e-5	4	SEC62,RPS20,SEC63,SEC61A1,RPL18,TRAM2,SEC61A2,TRAM1,RPL31,RPS5,RPL6,RPLP0,RPL3,SRP54,RPS16,RPS19,RPL18A,SEC61B,RPL28,RPL19,RPL34,RPS13,RPS12,RPL24,SSR3,RPS15,RPL22,RPS25,RPL21,RPL5,RPS10,SSR1,RPL23,RPS4Y1,RPL36,RPL27,RPS15A,RPL35,RPS6,RPLP1,RPS24,SRP14,RPS2,RPS11,RPL13A,RPL11,RPS8,SRP9,RPS27A,RPL32,RPS3A,RPL37,RPL10,RPL7,RPL7A,RPS3,SRP19,RPL30,ZFAND2B,RPL8,RPL26,RPL29,SSR2,RPL9,RPS14,RPL27A,RPL13…	RPLP0,RPS13,RPLP1
GO_ELECTRON_TRANSPORT_CHAIN	GO:0022900	136	Up	5.971313055360626e-8	4.930977625271131e-5	3	NDUFAB1,SLC25A13,CIAPIN1,COX10,CYB561,UQCRC1,COX15,BID,NDUFS1,GLRX2,HSD17B6,AIFM2,CYBA,AKR7A2,NDUFB4,SDHA,ME2,AKR1B1,COQ9,NDUFB2,DLD,PHGDH,NDUFB7,IDH3B,TAZ,GSR,ETFB,GLRX3,NDUFC1,NDUFS8,ALDH2,COX6A1,ALDH5A1,COX7A2,GPD2,NDUFS7,SLC25A12,COX7A2L,PARK7,NCF2,SDHB,AKR1A1,NDUFB3,NDUFA8,DNAJC15,NQO2,NDUFA1,COX6B1,COX7C,UQCR11,POR,STEAP4,NDUFA5,NDUFA10,COX4I1,COX7B,NDUFA2,MYBBP1A,DMGDH,CCNB1,COX5B,ISCU,NDU…	NDUFAB1,COX6A1,COX6B1,POR,COX5B,SDHC,NDUFB9,NCF1,NDUFB6,COA6,UQCRFS1,SLC25A22,NDUFA6	NDUFS1,STEAP4,SNCA
GO_RESPIRATORY_ELECTRON_TRANSPORT_CHAIN	GO:0022904	94	Up	1.0610241927664606e-7	7.885531800640336e-5	3	NDUFAB1,SLC25A13,COX10,UQCRC1,COX15,BID,NDUFS1,AIFM2,NDUFB4,SDHA,COQ9,NDUFB2,DLD,NDUFB7,TAZ,ETFB,NDUFC1,NDUFS8,COX6A1,ALDH5A1,GPD2,NDUFS7,SLC25A12,COX7A2L,PARK7,SDHB,NDUFB3,NDUFA8,DNAJC15,NDUFA1,COX6B1,COX7C,UQCR11,NDUFA5,NDUFA10,COX4I1,COX7B,NDUFA2,MYBBP1A,CCNB1,COX5B,ISCU,NDUFB5,NDUFAF1,NDUFA9,ETFA,UQCRC2,NDUFB10,SDHC,SNCA,NDUFS6,NDUFB11,NDUFB9,NDUFC2,UQCRB,PINK1,NDUFS2,NDUFV3,NDUFAF2,NDUFS4,UQ…	NDUFAB1,COX6A1,COX6B1,COX5B,SDHC,NDUFB9,NDUFB6,COA6,UQCRFS1,SLC25A22,NDUFA6	NDUFS1,SNCA
GO_AEROBIC_RESPIRATION	GO:0009060	70	Up	1.4141143102519399e-7	8.926254618206479e-5	3	COX10,UQCRC1,MDH1,COX15,CS,MTFR1,IDH3G,SDHA,ME2,DLD,FH,ACO2,HIF1A,IDH3B,SLC25A14,OGDH,NDUFS8,COX6A1,NNT,NDUFS7,COX7A2L,SDHB,MTFR1L,DLST,IDE,CAT,ACO1,PANK2,COX6B1,COX7C,COX4I1,COX7B,PDHA1,BLOC1S1,COX5B,SUCLA2,IREB2,IDH1,UQCRC2,SIRT3,SDHC,MTFR2,MDH2,SURF1,DLAT,ME3,OXA1L,UQCRB,SUCLG1,COX6C,FXN,VCP,IDH3A,SDHAF2,PDHB,CYCS,SUCLG2,UQCRH,BNIP3,COX8A,COX5A,FAHD1,DHTKD1,IDH2,SHMT2,UQCR10,NDUFA4,SDHD,UQCRHL…	MDH1,COX6A1,COX6B1,COX5B,SDHC,MDH2,FXN
GO_RIBOSOMAL_LARGE_SUBUNIT_BIOGENESIS	GO:0042273	63	Up	1.6980439669517276e-7	8.926254618206479e-5	5	LAS1L,RPL26L1,NOP16,MRTO4,NLE1,DDX18,RPL6,RPLP0,PES1,SNU13,RPL3,GTPBP4,FTSJ3,NOP2,PAK1IP1,MDN1,BRIX1,RPL24,ZNHIT6,EBNA1BP2,FASTKD2,GTF3A,RPL5,PPAN,DHX30,NIP7,WDR74,RPL35,RSL24D1,WDR12,URB1,RPL11,NVL,NHP2,RPL7L1,RPL10,RPL7,SURF6,RPL7A,HEATR3,MALSU1,RPL26,NOL9,MRPL1,RSL1D1,RPL38,ZNF622,MRPL11,RRS1,NPM1,DDX28,RPL35A,RPL14,NOC2L,RPF2,RPL12,RPL23A,SDAD1,RPL10A,EIF6,MRPL20,BOP1,ZNHIT3	MRTO4,RPLP0,PES1,GTPBP4,NHP2,EIF6	MDN1
GO_CELLULAR_RESPIRATION	GO:0045333	151	Up	1.7467705249434357e-7	8.926254618206479e-5	3	NDUFAB1,SLC25A13,COX10,UQCRC1,MDH1,COX15,BID,NDUFS1,AIFM2,CS,NDUFB4,MTFR1,IDH3G,SDHA,ME2,NOA1,COQ9,NDUFB2,DLD,FH,NDUFB7,ACO2,HIF1A,IDH3B,SLC25A14,TAZ,ETFB,OGDH,NDUFC1,NDUFS8,IFNG,COX6A1,ALDH5A1,NNT,GPD2,NDUFS7,COQ10B,SLC25A12,COX7A2L,PARK7,SDHB,MTFR1L,NDUFB3,NDUFA8,NR4A3,DLST,IDE,DNAJC15,CAT,PIK3CA,ACO1,CISD1,NDUFA1,SLC25A23,PANK2,COX6B1,TRAP1,COX7C,UQCR11,NDUFA5,NDUFA10,COX4I1,COX7B,NDUFA2,PDHA1…	NDUFAB1,MDH1,NOA1,COX6A1,COX6B1,COX5B,SDHC,MDH2,NDUFB9,FXN,NDUFB6,COA6,UQCRFS1,SLC25A22,NDUFA6	NDUFS1,SNCA
GO_ESTABLISHMENT_OF_PROTEIN_LOCALIZATION_TO_ENDOPLASMIC_RETICULUM	GO:0072599	109	Up	1.762434374969601e-7	8.926254618206479e-5	4	SEC62,RPS20,SEC63,HSPA5,SEC61A1,RPL18,TRAM2,SEC61A2,TRAM1,RPL31,RPS5,RAB10,RPL6,RPLP0,RPL3,PMM1,SRP54,CHMP4B,SGTA,RPS16,RPS19,RPL18A,SEC61B,RPL28,RPL19,RPL34,RPS13,RPS12,RPL24,SSR3,SPCS1,RPS15,RAB3GAP1,RPL22,RPS25,SPCS2,RAB3GAP2,RPL21,RPL5,RPS10,RPL23,SPCS3,RPS4Y1,RPL36,RPL27,SEC61G,RPS15A,RPL35,RPS6,RPLP1,RPS24,SRP14,PMM2,RPS2,RPS11,RPL13A,RPL11,RPS8,SRP9,RPS27A,RPL32,RPS3A,RPL37,RPL10,RPL7,RPL7…	RPLP0,RPS13,RPLP1
GO_PROTEIN_LOCALIZATION_TO_ENDOPLASMIC_RETICULUM	GO:0070972	128	Up	1.8015852970007694e-7	8.926254618206479e-5	4	SEC62,RPS20,SEC63,HSPA5,SEC61A1,RPL18,TRAM2,SEC61A2,TRAM1,RPL31,BCAP29,RPS5,RAB10,PPP1R15A,RPL6,RPLP0,RPL3,PMM1,SRP54,CHMP4B,VAPA,SGTA,RPS16,RPS19,KDELR1,RPL18A,SEC61B,GBF1,RPL28,RPL19,RPL34,RPS13,RPS12,RPL24,SSR3,SPCS1,RPS15,RTN4,RAB3GAP1,RPL22,RPS25,SPCS2,ANKRD13C,RAB3GAP2,RPL21,RPL5,RPS10,RPL23,SPCS3,RPS4Y1,RPL36,RPL27,SEC61G,RPS15A,UBAC2,OS9,KDELR2,RPL35,RPS6,RPLP1,RPS24,SRP14,PMM2,RPS2,RPS11…	RPLP0,RPS13,UBAC2,RPLP1,RER1
GO_RIBOSOME_ASSEMBLY	GO:0042255	53	Up	8.418372401145402e-7	3.910333980332039e-4	5	MRTO4,NLE1,MRPL22,RPS5,RPL6,RPLP0,RPL3,RPS19,C1QBP,NOP2,MDN1,BRIX1,RPL24,RPS15,NSUN4,FASTKD2,MTERF4,MRPS2,RPL5,RPS10,MRPS7,SBDS,PPAN,DHX30,ERAL1,NIP7,RSL24D1,RPL11,EIF2A,ABT1,RPL10,MTERF3,RPS14,RPSA,RPL38,MRPL11,RPS27,RRS1,NPM1,MRPS11,DDX28,RPS27L,RRP7A,RPF2,RPL12,RPL23A,DDX3X,RPS28,PWP2,EIF6,MRPL20,MPV17L2,BOP1	MRTO4,RPLP0,MRPS2,EIF6	MDN1
GO_NADH_DEHYDROGENASE_COMPLEX_ASSEMBLY	GO:0010257	55	Up	1.9327124695980484e-6	8.449364161207468e-4	5	NDUFAF7,NDUFAB1,NDUFS1,NDUFB4,BCS1L,TIMM21,NDUFB2,NDUFB7,NDUFAF5,TAZ,COA1,NDUFC1,FOXRED1,NDUFS8,TIMMDC1,NDUFS7,NDUFB3,NDUFA8,NDUFAF4,NDUFA1,NDUFA5,ECSIT,NDUFA10,NDUFA2,NDUFB5,NDUFAF1,NDUFA9,NDUFB10,NDUFS6,NDUFB11,NDUFB9,NDUFC2,NUBPL,OXA1L,NDUFAF6,NDUFS2,NDUFV3,NDUFAF2,NDUFS4,NDUFB6,NDUFB8,NDUFV1,NDUFS5,NDUFA3,TMEM126B,NDUFA11,ACAD9,NDUFAF3,NDUFV2,NDUFB1,NDUFA12,NDUFA6,NDUFA13,NDUFS3,NDUFA7	NDUFAB1,NDUFAF5,ECSIT,NDUFB9,NDUFB6,NDUFA6	NDUFS1
GO_ANTIGEN_PROCESSING_AND_PRESENTATION_OF_PEPTIDE_ANTIGEN_VIA_MHC_CLASS_I	GO:0002474	88	Up	2.3021764305828053e-6	9.505430684495227e-4	6	PSMB1,PSMC4,PSMA4,VAMP3,CYBA,PSME4,PSMC5,PSME1,SNAP23,PSMD5,PSMD8,NCF4,PSMC6,PSMA3,PSMC1,PSMB5,PSMA6,PSME2,SEC23A,PSMA7,PSMD10,PSMD7,IKBKB,FCGRT,PSMA2,PSMD3,PSMD11,PSMD9,LNPEP,SEC24A,PSMD14,NCF2,VAMP8,IDE,PSMF1,PSMB2,CANX,PSMA1,PSME3,CD36,PSMB7,ITGAV,SEC31A,SEC24B,TAPBPL,PSMB6,PSMA5,FCGR1A,SEC24D,SAR1B,MR1,PSMA8,SEC13,NCF1,FCER1G,PSMD4,PSMB4,PSMC2,PSMD6,ERAP1,ERAP2,CYBB,PSMC3,B2M,PDIA3,TAP1,PSMD1…	PSMC5,PSME1,PSMB2,PSME3,NCF1,FCER1G,PSMD6,PSMD13
GO_REGULATION_OF_CELLULAR_AMINO_ACID_METABOLIC_PROCESS	GO:0006521	53	Up	2.649248744152026e-6	0.0010362745613967292	7	PSMB1,PSMC4,PSMA4,ATP2B4,PSME4,PSMC5,SIRT4,PSME1,COMT,PSMD5,PSMD8,PSMC6,PSMA3,PSMC1,PSMB5,PSMA6,PSME2,PSMA7,PSMD10,PSMD7,OAZ1,PSMA2,PSMD3,PSMD11,PSMD9,PSMD14,ODC1,PARK7,PSMF1,PSMB2,PSMA1,PSME3,PSMB7,PSMB6,PSMA5,PSMA8,AZIN1,SLC7A7,PSMD4,PSMB4,PSMC2,PSMD6,PSMC3,PSMD1,PSMD2,OAZ2,NQO1,PSMD13,PSMD12,PSMB8,PSMB10,PSMB9,PSMB3	PSMC5,PSME1,PSMB2,PSME3,PSMD6,PSMD13
GO_ANTIGEN_PROCESSING_AND_PRESENTATION_OF_EXOGENOUS_PEPTIDE_ANTIGEN_VIA_MHC_CLASS_I	GO:0042590	70	Up	2.852579584565582e-6	0.0010600185736245704	6	PSMB1,PSMC4,PSMA4,VAMP3,CYBA,PSME4,PSMC5,PSME1,SNAP23,PSMD5,PSMD8,NCF4,PSMC6,PSMA3,PSMC1,PSMB5,PSMA6,PSME2,PSMA7,PSMD10,PSMD7,IKBKB,PSMA2,PSMD3,PSMD11,PSMD9,LNPEP,PSMD14,NCF2,VAMP8,PSMF1,PSMB2,PSMA1,PSME3,CD36,PSMB7,ITGAV,PSMB6,PSMA5,FCGR1A,PSMA8,NCF1,FCER1G,PSMD4,PSMB4,PSMC2,PSMD6,CYBB,PSMC3,B2M,PDIA3,TAP1,PSMD1,PSMD2,CALR,PSMD13,PSMD12,PSMB8,TAP2,HLA-E,HLA-G,HLA-F,PSMB10,CHUK,IFI30,TAPBP,PSMB9,…	PSMC5,PSME1,PSMB2,PSME3,NCF1,FCER1G,PSMD6,PSMD13
GO_RIBOSOME_BIOGENESIS	GO:0042254	266	Up	4.956400060334012e-6	0.001754093583257256	5	LAS1L,RPUSD1,TSR3,UTP18,TFB1M,RPL26L1,NOP16,MRTO4,NOP58,USP36,RIOK2,WDR3,WDR18,THUMPD1,RRP15,NLE1,EXOSC7,EXOSC5,MRPL22,XPO1,DIS3,RPS5,WBP11,RRN3,DIMT1,NOP14,DDX18,XRN2,RPL6,ESF1,RPLP0,PES1,SNU13,DDX17,RPL3,MTG2,NOP56,RBFA,RIOK3,SUV39H1,ERI1,PIH1D1,ERCC2,POP4,RPS16,FBL,RPS19,DDX49,GTPBP10,EXOSC3,NPM3,GTPBP4,NUP88,C1QBP,FTSJ3,UTP6,GAR1,FRG1,KRR1,NOP2,PAK1IP1,MDN1,BYSL,DROSHA,BRIX1,RPL24,RRP9,RPS15,…	MRTO4,EXOSC7,DIMT1,RPLP0,PES1,GTPBP4,MRPS2,LTV1,ZNF593,NHP2,RRP1,NUDT16,WDR46,EIF6,AATF	DDX17,MDN1,GNL3L,UTP14C
GO_CELLULAR_PROTEIN_COMPLEX_DISASSEMBLY	GO:0043624	173	Up	5.7660425092061774e-6	0.0019478739967463776	5	UPF1,SPAST,CAPG,MRPS10,LIMA1,MRPL43,MRPS35,MRPS24,KIF2A,WDR1,NSF,CLASP1,MRPS34,CAPZB,JMJD4,MRPL22,MRPL28,OGFOD1,ADD1,MRPS33,HDAC6,MRPS18A,SH3BP1,TRIOBP,MRPS31,GSPT1,MRPL4,NAPA,MTPN,MRPL32,PPP1R9B,MRPL27,HSPA8,MRPL51,MTRF1L,MRPL18,MRPL2,MRPS30,MRPS27,MRPL3,SPTBN1,MRPL19,PLEK,MRPL37,CAPZA1,ARHGEF2,MRPS15,STMN1,GLE1,VPS4B,MRPS14,MTRF1,ETF1,KIF18A,MRPS2,MRPS7,NAPB,DSTN,MRPS26,MRPS12,TMOD2,TTBK2,MRPL3…	MRPS35,MRPS34,MTRF1L,MRPL37,MRPS14,MTRF1,MRPS2,MICAL1,MRPS9,MRPL15,MRPS28,MRPL17,MRPL16,MRPL52,MRPS23,MRPS18B,MRPS17,MRPL45	UPF1,APC,MRPL53
GO_MITOCHONDRIAL_ELECTRON_TRANSPORT_NADH_TO_UBIQUINONE	GO:0006120	46	Up	7.701636664588692e-6	0.002488633203966224	3	NDUFAB1,NDUFS1,NDUFB4,COQ9,NDUFB2,DLD,NDUFB7,NDUFC1,NDUFS8,NDUFS7,PARK7,NDUFB3,NDUFA8,DNAJC15,NDUFA1,NDUFA5,NDUFA10,NDUFA2,ISCU,NDUFB5,NDUFAF1,NDUFA9,NDUFB10,SNCA,NDUFS6,NDUFB11,NDUFB9,NDUFC2,PINK1,NDUFS2,NDUFV3,NDUFS4,NDUFB6,NDUFB8,NDUFV1,NDUFS5,NDUFA3,NDUFA11,NDUFV2,NDUFB1,NDUFA12,NDUFA6,NDUFA13,NDUFA4,NDUFS3,NDUFA7	NDUFAB1,NDUFB9,NDUFB6,NDUFA6	NDUFS1,SNCA
GO_MITOCHONDRIAL_RESPIRATORY_CHAIN_COMPLEX_ASSEMBLY	GO:0033108	86	Up	1.3549941897609377e-5	0.004195965340959704	5	NDUFAF7,NDUFAB1,TTC19,NDUFS1,NDUFB4,BCS1L,TIMM21,NDUFB2,NDUFB7,SAMM50,UQCC1,NDUFAF5,TAZ,COA1,TFAM,NDUFC1,FOXRED1,NDUFS8,TIMMDC1,NDUFS7,NDUFB3,NDUFA8,NDUFAF4,FASTKD3,NDUFA1,NDUFA5,ECSIT,NDUFA10,SCO2,NDUFA2,SCO1,COX16,NDUFB5,UQCC2,NDUFAF1,COX17,NDUFA9,NDUFB10,NDUFS6,NDUFB11,NDUFB9,SURF1,NDUFC2,NUBPL,SDHAF4,OXA1L,NDUFAF6,UQCRB,NDUFS2,NDUFV3,COX18,NDUFAF2,NDUFS4,NDUFB6,NDUFB8,NDUFV1,SDHAF2,NDUFS5,NDU…	NDUFAB1,NDUFAF5,ECSIT,UQCC2,NDUFB9,NDUFB6,NDUFA6,SDHAF1	NDUFS1
GO_AEROBIC_ELECTRON_TRANSPORT_CHAIN	GO:0019646	14	Up	1.5575296158308336e-5	0.004630224041941902	3	COX10,COX15,COX6A1,COX7A2L,COX6B1,COX7C,COX4I1,COX7B,COX5B,COX6C,CYCS,COX8A,COX5A,NDUFA4	COX6A1,COX6B1,COX5B
GO_REGULATION_OF_CELLULAR_AMINE_METABOLIC_PROCESS	GO:0033238	62	Up	2.1392693276134073e-5	0.006115019093393402	7	PSMB1,PSMC4,PSMA4,ATP2B4,PSME4,VPS35,PSMC5,SIRT4,PSME1,COMT,PSMD5,PSMD8,PSMC6,PSMA3,PSMC1,PSMB5,PSMA6,PSME2,PSMA7,PSMD10,PSMD7,OAZ1,PSMA2,PSMD3,PSMD11,PSMD9,PSMD14,ODC1,PARK7,PSMF1,PSMB2,PNKD,PSMA1,PSME3,PSMB7,PSMB6,PSMA5,SNCA,PAOX,NR4A2,PSMA8,AZIN1,SLC7A7,PSMD4,PSMB4,ITGB2,PSMC2,PSMD6,HPRT1,PSMC3,ITGAM,PSMD1,PSMD2,OAZ2,NQO1,ABAT,PSMD13,PSMD12,PSMB8,PSMB10,PSMB9,PSMB3	PSMC5,PSME1,PSMB2,PSME3,PSMD6,PSMD13	SNCA
GO_HEME_METABOLIC_PROCESS	GO:0042168	25	Up	2.2246909961546205e-5	0.006123667956822644	8	COX10,SLC25A39,COX15,ALAS1,FECH,CPOX,NFE2L1,BLVRB,SRRD,HMOX1,TSPO,HMOX2,BLVRA,SLC11A2,TMEM14C,UROD,IREB2,PPOX,SLC25A38,ALAD,BDH2,FXN,IBA57,UROS,HMBS	HMOX1,BLVRA,UROD,PPOX,FXN
GO_ENERGY_DERIVATION_BY_OXIDATION_OF_ORGANIC_COMPOUNDS	GO:0015980	203	Up	2.8769444683067152e-5	0.007634863889566199	3	NDUFAB1,SLC25A13,COX10,UQCRC1,MDH1,COX15,BID,NDUFS1,RB1CC1,AIFM2,PHKA2,PPP1R3F,CS,NDUFB4,MTFR1,IDH3G,PYGM,ADGRF5,ACADVL,SDHA,TIGAR,PGM1,ME2,GSK3B,NOA1,GNAS,COQ9,NDUFB2,DLD,FH,NDUFB7,ACO2,HIF1A,PYGB,IDH3B,SLC25A14,TAZ,PHKB,GYS1,AKT2,ETFB,GSK3A,OGDH,PRKAG2,NDUFC1,NDUFS8,IFNG,COX6A1,ALDH5A1,NNT,GBE1,POMC,GPD2,NDUFS7,COQ10B,PASK,SLC25A12,COX7A2L,PARK7,LEPR,SDHB,MTFR1L,NDUFB3,NDUFA8,NR4A3,DLST,IDE,DNA…	NDUFAB1,MDH1,NOA1,COX6A1,COX6B1,COX5B,SDHC,MDH2,NDUFB9,PHKG2,FXN,NDUFB6,COA6,UQCRFS1,SLC25A22,NDUFA6,PPP1CC	NDUFS1,SNCA,PPP1R3B
GO_PROTEIN_DENEDDYLATION	GO:0000338	10	Up	3.0199619468346377e-5	0.007634863889566199	2	COPS7A,COPS5,TOR1A,COPS4,COPS3,COPS7B,COPS2,COPS6,GPS1,COPS8	COPS2,GPS1
GO_PROTEIN_TARGETING_TO_MEMBRANE	GO:0006612	167	Up	3.081888007090769e-5	0.007634863889566199	4	SEC62,RPS20,FYN,ZDHHC6,SEC63,PEX3,HSPA5,SEC61A1,RPL18,TRAM2,SEC61A2,TRAM1,RPL31,RPS5,RPL6,RPLP0,MICALL1,RPL3,MIEF1,SRP54,CHMP4B,ZDHHC2,SGTA,RPS16,AKT2,RPS19,RPL18A,SEC61B,RPL28,RPL19,RPL34,RPS13,C2CD5,RPS12,ARL6,RPL24,SSR3,RPS15,ICMT,RPL22,RPS25,ITGB1BP1,PEX16,RPL21,RPL5,VAMP7,RPS10,SSR1,RPL23,RAB3IP,RPS4Y1,RPL36,RPL27,EXOC4,INPP5K,RPS15A,ZDHHC4,RTP4,RPL35,RPS6,SDCBP,RPLP1,RPS24,PEX5,VPS37B,SRP14…	ZDHHC6,RPLP0,RPS13,RPLP1,ATG3,STOM,NCF1	MIEF2
GO_RIBONUCLEOPROTEIN_COMPLEX_BIOGENESIS	GO:0022613	383	Up	3.272352139386236e-5	0.007845200354812423	5	LAS1L,RBM5,GCFC2,RPUSD1,LUC7L,TSR3,UTP18,STRAP,TFB1M,RPL26L1,GEMIN8,NOP16,CELF2,MRTO4,NOP58,USP36,RIOK2,SFSWAP,DDX20,WDR3,WDR18,THUMPD1,RRP15,NLE1,CLNS1A,SART3,EXOSC7,XAB2,EXOSC5,DDX1,HSP90AA1,MRPL22,GEMIN5,XPO1,DIS3,NUFIP1,RPS5,YTHDC1,WBP11,EIF3I,RRN3,DIMT1,NOP14,DDX18,XRN2,RPL6,ESF1,RPLP0,GEMIN2,AGO1,SRPK1,HSP90AB1,SF3A1,SNRPD3,PES1,EIF3L,SNU13,DDX17,RPL3,EIF3D,PRMT5,SRSF5,EIF5,DICER1,PRPF6,MTG…	MRTO4,EXOSC7,DIMT1,RPLP0,GEMIN2,PES1,GTPBP4,PTGES3,CPSF6,WDR77,MRPS2,SNRPC,LTV1,ZNF593,NHP2,RRP1,NUDT21,SRSF10,NUDT16,WDR46,EIF6,AATF	DDX17,MDN1,AGO3,GNL3L,UTP14C
GO_TRICARBOXYLIC_ACID_CYCLE	GO:0006099	31	Up	4.29908409774493e-5	0.0099846228170126	3	MDH1,CS,IDH3G,SDHA,ME2,DLD,FH,ACO2,IDH3B,OGDH,NNT,SDHB,DLST,ACO1,PDHA1,SUCLA2,IREB2,IDH1,SDHC,MDH2,DLAT,ME3,SUCLG1,IDH3A,SDHAF2,PDHB,SUCLG2,FAHD1,DHTKD1,IDH2,SDHD	MDH1,SDHC,MDH2
GO_CYTOPLASMIC_TRANSLATION	GO:0002181	90	Up	5.210925447439292e-5	0.011735635734960248	1	RPL26L1,YBX3,RPL18,ZC3H15,FTSJ1,RPL31,EIF3I,RPL6,RPLP0,EIF3L,EIF3D,EIF5,FMR1,GSPT1,EIF3J,EIF3E,RPL18A,EIF3B,EIF3A,CPEB3,RPL19,DRG2,DPH1,RWDD1,CPEB4,RPL24,EIF4G1,RPL22,DPH5,ETF1,EIF2S2,RPL36,EIF2S3,EIF3G,UNK,DPH2,DPH6,DHX9,CPEB2,RPLP1,DENR,RPL13A,RPL11,EIF2D,RPL32,EIF3H,DPH7,EIF3M,DPH3,RPL30,EIF4A2,NCK1,RPL8,ZNF385A,EIF4A1,RPL26,RPL29,RPL22L1,RPL9,METTL3,EEF2,RPSA,CNBP,DNAJC24,RPS21,RPL38,RBM4,RPL…	RPLP0,RPLP1,DPH7,CNBP,RBM4,EIF4EBP1
GO_PROTEIN_HETEROTETRAMERIZATION	GO:0051290	18	Up	5.8752348282876513e-5	0.01284257213053936	5	PKD1,CD74,CPSF6,FARSB,PKD2,NUP54,NUP58,CBR4,CPSF7,NUDT21,RRM1,RRM2,FARSA,RCC1,ANXA2,KRT10,S100A10,HSD17B8	CPSF6,NUDT21,FARSA,S100A10
GO_CELL_REDOX_HOMEOSTASIS	GO:0045454	60	Up	6.078950239652113e-5	0.01290821662316986	9	GCLC,KRIT1,SLC11A1,ERP44,GLRX2,CYBA,PDIA5,DNAJC10,NME8,ERO1B,TXNDC16,DLD,TXNL1,TXN2,NCF4,APEX1,GSR,GLRX3,NNT,TXNDC15,TXNDC9,NFE2L2,DNAJC16,QSOX1,NCF2,PRDX1,PRDX6,TXNDC12,HVCN1,PRDX4,TMX4,PRDX5,RAC2,SCO2,TXN,TMX1,SH3BGRL3,PDIA6,PTGES2,TXNDC11,PDIA4,NCF1,CYBB,QSOX2,PRDX3,TMX3,PDIA3,PRDX2,GLRX,DDIT3,NQO1,GLRX5,TXNRD2,P4HB,NHLRC2,ERO1A,TXNRD1,TMX2,GPX1,EGLN2	APEX1,QSOX1,PRDX6,PDIA4,NCF1,GPX1
GO_MATURATION_OF_LSU_RRNA	GO:0000470	21	Up	8.146707504089369e-5	0.01644311794916151	5	LAS1L,DDX18,PES1,SNU13,GTPBP4,FTSJ3,ZNHIT6,RPL35,WDR12,URB1,NHP2,RPL7L1,RPL7,RPL7A,NOL9,MRPL1,RSL1D1,RPF2,RPL10A,BOP1,ZNHIT3	PES1,GTPBP4,NHP2
GO_PORPHYRIN_CONTAINING_COMPOUND_METABOLIC_PROCESS	GO:0006778	28	Up	8.271023215009026e-5	0.01644311794916151	8	COX10,SLC25A39,COX15,ALAS1,FECH,CPOX,NFE2L1,EIF2AK1,BLVRB,SRRD,HMOX1,TSPO,HMOX2,BLVRA,SLC11A2,TMEM14C,UROD,SUCLA2,IREB2,RSAD1,PPOX,SLC25A38,ALAD,BDH2,FXN,IBA57,UROS,HMBS	HMOX1,BLVRA,UROD,PPOX,FXN
GO_TRANSLATIONAL_INITIATION	GO:0006413	181	Up	8.407406916955563e-5	0.01644311794916151	1	DHX33,RPS20,TPR,EIF2AK2,EIF4B,RPL18,DHX29,PABPC1,EIF2B3,NCK2,RPL31,EIF4G3,DDX1,RPS5,EIF3I,MTIF2,EIF2AK1,PPP1R15A,RPL6,RPLP0,EIF3L,RPL3,EIF3D,ALKBH1,EIF5,FMR1,DNAJC3,MTFMT,EIF3J,EIF3E,RPS16,RPS19,RPL18A,HSPB1,EIF3B,EIF4H,EIF3A,RPL28,RPL19,RPS6KB1,RPL34,EIF4G2,RPS13,EIF2B1,RPS12,RPL24,NCBP2,EIF1B,EIF4G1,EIF2B4,RPS15,RPL22,RPS25,GLE1,EIF2B2,PAIP2,COPS5,KHDRBS1,RPL21,MTIF3,RPL5,AGO2,PAIP2B,RPS10,MIF4…	RPLP0,ALKBH1,RPS13,EIF2B2,RPLP1,CDC123,RBM4,EIF1AD,EIF4EBP1,EIF6
GO_NUCLEAR_TRANSCRIBED_MRNA_CATABOLIC_PROCESS_NONSENSE_MEDIATED_DECAY	GO:0000184	119	Up	1.0418667791406072e-4	0.01985424077582819	2	UPF1,RPS20,RPL18,SMG6,PABPC1,RPL31,RPS5,RPL6,RPLP0,RPL3,GSPT1,EIF3E,RPS16,RPS19,PPP2R1A,RPL18A,SMG9,RPL28,RPL19,CASC3,RPL34,RPS13,MAGOHB,RPS12,PPP2CA,RPL24,NCBP2,EIF4G1,RPS15,RPL22,SMG7,RPS25,ETF1,RPL21,RPL5,RPS10,UPF3B,RPL23,RPS4Y1,RPL36,HELZ2,RPL27,CTIF,RPS15A,DHX34,NCBP1,RPL35,RPS6,RPLP1,RPS24,PARN,RPS2,EIF4A3,RPS11,RPL13A,RPL11,RPS8,RPS27A,RPL32,RPS3A,RPL37,RPL10,RPL7,RPL7A,RPS3,DCP1B,UPF2,NB…	RPLP0,RPS13,RPLP1	UPF1,SMG1
GO_PEPTIDE_METABOLIC_PROCESS	GO:0006518	642	Up	1.116554872807088e-4	0.020652803579697614	1	GCLC,UPF1,DHX33,GGCT,MGST1,RPS20,LARS2,GLRX2,GCLM,VIM,MIPEP,IFNGR1,RPL26L1,CTNS,TPR,MRPS10,EIF2AK2,PUM2,MRPL43,GATB,YBX3,MRPS35,MRPS24,EIF4B,RPL18,HAGH,ABCA7,ZC3H15,ELAVL1,DHX29,RHOA,IARS2,ROCK1,FTSJ1,SRBD1,BCL3,PABPC1,EIF2B3,TCOF1,NCK2,RPL31,IGF2BP2,PICALM,MRPS34,EIF4G3,TNRC6C,MKNK1,DDX1,PSEN1,JMJD4,MRPL22,GEMIN5,NFE2L1,RPS5,NOA1,GSTP1,EIF3I,MTIF2,MGST2,EIF2AK1,MRPL28,ERO1B,PPP1R15A,OGFOD1,CNOT3…	MRPS35,MRPS34,NOA1,RPLP0,ALKBH1,XPNPEP1,RPS13,LTA4H,GAPDH,MTRF1L,HBS1L,MRPL37,EIF2B2,MRPS14,MTRF1,MRPS2,EEF1E1,CDK4,MRPS9,UQCC2,MRPL15,RPLP1,MRPS28,DPH7,CDC123,MRPL17,MRPL16,GFM1,CNBP,TMED10,MRPL52,RBM4,EIF1AD,FARSA,MRPS23,ATP6AP2,EIF4EBP1,GSTK1,MRPS18B,GPX1,MRPS17,EIF6,MARS2,MRPL45	UPF1,IGF2BP2,TNRC6C,AGO3,PUM1,GTPBP2,NGRN,MRPL53
GO_EMBRYONIC_CAMERA_TYPE_EYE_DEVELOPMENT	GO:0031076	15	Down	1.1393500360166874e-4	0.020652803579697614	10	HIPK2,TULP3,KDM2B,PPP1R13L,ARID1A,RDH10,RARA,ZEB1,WDR19,HIPK1,FRS2,RARG,SP3,TRAF3IP1,PHACTR4		PPP1R13L,ZEB1,WDR19
GO_CELLULAR_IRON_ION_HOMEOSTASIS	GO:0006879	41	Up	1.2317020887200284e-4	0.02179526172230298	9	SLC11A1,CUL1,TTC7A,ATP6AP1,CYBRD1,TFRC,SRI,FTL,HMOX1,HIF1A,NUBP1,HMOX2,TFR2,GLRX3,SLC11A2,CAND1,IFNG,SKP1,ATP6V1A,FBXL5,ABCG2,ACO1,NEDD8,ABCB7,NDFIP1,ISCU,IREB2,CCDC115,ATP6V1G1,MYC,SMAD4,SOD1,LCN2,ATP13A2,ATP6V0D1,FLVCR1,FXN,FTH1,ATP6V0A2,TMEM199,NCOA4	CUL1,FTL,HMOX1,FBXL5,NDFIP1,ATP6V0D1,FXN	TFR2
GO_GENERATION_OF_PRECURSOR_METABOLITES_AND_ENERGY	GO:0006091	367	Up	1.3656134387150023e-4	0.023236669204404054	3	NDUFAB1,SLC25A13,CIAPIN1,CROT,COX10,CYB561,UQCRC1,GIPR,MDH1,COX15,BID,NDUFS1,RB1CC1,GLRX2,DERA,HSD17B6,NUP160,AIFM2,PHKA2,TPR,H6PD,PPP1R3F,CYBA,AKR7A2,NDC1,CS,SPHK2,NDUFB4,CYB5R4,MTFR1,FECH,PFKP,PKM,RHOA,IDH3G,HDAC4,PYGM,ADGRF5,NUP133,ACADVL,SDHA,ENO1,NUP37,ACAT1,SIRT6,TIGAR,PGM1,PSEN1,AACS,ME2,GSK3B,OXCT1,SLC27A5,NOA1,SEH1L,AKR1B1,GNAS,COQ9,P2RX7,NDUFB2,DLD,FH,PHGDH,NUP50,XYLB,AAAS,MSH2,NUP188,N…	NDUFAB1,MDH1,SIRT6,NOA1,RAE1,PGK1,GAPDH,TPI1,COX6A1,COX6B1,POR,ACSS2,COX5B,UQCC2,SDHC,MDH2,NDUFB9,RPIA,PHKG2,NCF1,FXN,FBP1,NDUFB6,STOML2,COA6,UQCRFS1,TEFM,TALDO1,SLC25A22,NDUFA6,PPP1CC,EIF6,THTPA	NDUFS1,AACS,NUP188,STEAP4,SNCA,PPP1R3B,ENTPD5
GO_PEPTIDE_BIOSYNTHETIC_PROCESS	GO:0043043	550	Up	1.375690857096042e-4	0.023236669204404054	1	GCLC,UPF1,DHX33,GGCT,RPS20,LARS2,GCLM,VIM,RPL26L1,TPR,MRPS10,EIF2AK2,PUM2,MRPL43,GATB,YBX3,MRPS35,MRPS24,EIF4B,RPL18,HAGH,ZC3H15,ELAVL1,DHX29,RHOA,IARS2,ROCK1,FTSJ1,SRBD1,BCL3,PABPC1,EIF2B3,TCOF1,NCK2,RPL31,IGF2BP2,MRPS34,EIF4G3,TNRC6C,MKNK1,DDX1,JMJD4,MRPL22,GEMIN5,RPS5,NOA1,EIF3I,MTIF2,MGST2,EIF2AK1,MRPL28,PPP1R15A,OGFOD1,CNOT3,KHSRP,RPL6,MAPKAPK5,GCN1,RPLP0,MRPS33,PABPC4,TNRC6A,PUS7,AGO1,DHPS,…	MRPS35,MRPS34,NOA1,RPLP0,ALKBH1,RPS13,GAPDH,MTRF1L,HBS1L,MRPL37,EIF2B2,MRPS14,MTRF1,MRPS2,EEF1E1,CDK4,MRPS9,UQCC2,MRPL15,RPLP1,MRPS28,DPH7,CDC123,MRPL17,MRPL16,GFM1,CNBP,MRPL52,RBM4,EIF1AD,FARSA,MRPS23,EIF4EBP1,MRPS18B,MRPS17,EIF6,MARS2,MRPL45	UPF1,IGF2BP2,TNRC6C,AGO3,PUM1,GTPBP2,NGRN,MRPL53
GO_ATP_METABOLIC_PROCESS	GO:0046034	214	Up	1.450109603709604e-4	0.02394936572171062	2	BAD,AK2,NDUFAB1,SLC25A13,COX10,NADK,UQCRC1,COX15,BID,NDUFS1,NUP160,CTNS,TPR,NDC1,SPHK2,NDUFB4,PFKP,PKM,RHOA,HDAC4,NUP133,SDHA,ENO1,NUP37,VPS9D1,SIRT6,TIGAR,PGM1,PSEN1,SEH1L,DNM1L,COQ9,P2RX7,NDUFB2,DLD,NUP50,AAAS,MSH2,NUP188,TREM2,NDUFB7,TSPO,HIF1A,RAE1,ABCD1,TAZ,PGK1,NUP93,GPI,TGFB1,OGDH,PRKAG2,AK1,PPIF,GALK1,ENO3,NUP88,ALDOC,NDUFC1,HSPA8,NUP98,NDUFS8,IFNG,NUP107,GAPDH,TPI1,ENO2,COX6A1,COX7A2,NUP…	AK2,NDUFAB1,SIRT6,RAE1,PGK1,GAPDH,TPI1,COX6A1,COX6B1,COX5B,UQCC2,OLA1,SDHC,NDUFB9,FXN,FBP1,NDUFB6,STOML2,COA6,UQCRFS1,TEFM,NDUFA6,EIF6	NDUFS1,NUP188,SNCA,ENTPD5
GO_ANTIGEN_PROCESSING_AND_PRESENTATION_OF_PEPTIDE_ANTIGEN	GO:0048002	161	Up	1.533074926144254e-4	0.024769158371965423	6	AP2B1,PSMB1,PSMC4,SLC11A1,CD74,PSMA4,AP2S1,VAMP3,CYBA,KIF2A,PSME4,FCGR2B,AP1M1,RAB7A,KIFAP3,DYNC1I2,CAPZB,KIF22,DNM2,KIF3C,PSMC5,DYNLL1,LAG3,KIF4A,PSME1,SNAP23,PSMD5,TREM2,PSMD8,AP1B1,NCF4,PSMC6,PSMA3,LGMN,PSMC1,PSMB5,PSMA6,PSME2,SEC23A,PSMA7,KIF3B,PSMD10,PSMD7,PYCARD,IKBKB,DCTN6,FCGRT,AP1S1,PSMA2,PSMD3,PSMD11,PSMD9,LNPEP,SEC24A,ACTR1B,PSMD14,CAPZA1,NCF2,CTSD,VAMP8,IDE,KIF18A,CLTA,PSMF1,PSMB2,KLC…	FCGR2B,PSMC5,PSME1,CTSD,PSMB2,PSME3,ACTR10,NCF1,FCER1G,PSMD6,PSMD13,HLA-DQA1	AP2B1,KIF3A,DYNC1H1
GO_CELLULAR_TRANSITION_METAL_ION_HOMEOSTASIS	GO:0046916	75	Up	1.6917736836014787e-4	0.02675162131175785	9	SLC30A9,SLC11A1,CUL1,AP3D1,TTC7A,ATP6AP1,CYBRD1,TFRC,SRI,FTL,HMOX1,HIF1A,CCDC22,NUBP1,HMOX2,SLC30A4,SLC39A14,TFR2,GLRX3,SLC11A2,CAND1,IFNG,SLC39A7,SKP1,ATP6V1A,FBXL5,ABCG2,ACO1,MT1G,MT2A,NEDD8,SCO2,ABCB7,NDFIP1,SCO1,ISCU,IREB2,CCDC115,SLC31A2,SLC31A1,ATP6V1G1,MYC,SLC39A8,SLC39A6,SMAD4,SOD1,APP,S100A8,ARF1,SLC30A5,SLC39A4,LCN2,ATP13A2,ATP6V0D1,SLC30A7,FLVCR1,S100A9,FXN,ATP7A,SLC39A13,FTH1,MT1E,SLC…	CUL1,FTL,HMOX1,FBXL5,NDFIP1,ATP6V0D1,FXN,ATOX1,LCK	TFR2
GO_CELLULAR_AMIDE_METABOLIC_PROCESS	GO:0043603	822	Up	1.7985621453806065e-4	0.02784773721764306	1	GCLC,PDK4,UPF1,DHX33,ACSM3,PDK2,AGK,GGCT,AASS,MGST1,RPS20,LARS2,ELOVL5,GLRX2,GCLM,VIM,MIPEP,IFNGR1,NSMAF,RPL26L1,CTNS,TPR,MRPS10,HEXB,GALC,EIF2AK2,PUM2,MRPL43,GATB,YBX3,MPC1,MRPS35,MRPS24,EIF4B,SPHK2,RPL18,HAGH,ABCA7,FAR2,ZC3H15,MTHFD2,ELAVL1,ELOVL1,TNFRSF1A,DHX29,RHOA,IARS2,ROCK1,PDK3,ACSL4,FTSJ1,SRBD1,BCL3,GBA2,ASNS,PABPC1,EIF2B3,TCOF1,NCK2,RPL31,IGF2BP2,PICALM,MRPS34,EIF4G3,ACAT1,ACACB,MCCC1,A…	MRPS35,MRPS34,NOA1,RPLP0,CERS4,ALKBH1,PLA2G15,ASAH1,XPNPEP1,RPS13,LTA4H,GAPDH,MTRF1L,HBS1L,PCCB,MRPL37,EIF2B2,MRPS14,MTRF1,MRPS2,ORMDL2,EEF1E1,ACSS2,PPT1,ACLY,CDK4,MRPS9,FPGS,UQCC2,MRPL15,RPLP1,ATIC,ASNSD1,MRPS28,DPH7,CDC123,MRPL17,MRPL16,GFM1,CNBP,TMED10,MRPL52,RBM4,EIF1AD,FARSA,MRPS23,ATP6AP2,EIF4EBP1,GSTK1,MRPS18B,GPX1,MRPS17,EIF6,MARS2,MRPL45	UPF1,IGF2BP2,TNRC6C,AGO3,PUM1,SNCA,GTPBP2,NGRN,DGAT1,MRPL53
GO_AMIDE_BIOSYNTHETIC_PROCESS	GO:0043604	654	Up	1.9951051767702374e-4	0.03026045239542123	1	GCLC,PDK4,UPF1,DHX33,PDK2,AGK,GGCT,RPS20,LARS2,ELOVL5,GCLM,VIM,NSMAF,RPL26L1,TPR,MRPS10,EIF2AK2,PUM2,MRPL43,GATB,YBX3,MPC1,MRPS35,MRPS24,EIF4B,SPHK2,RPL18,HAGH,ZC3H15,ELAVL1,ELOVL1,TNFRSF1A,DHX29,RHOA,IARS2,ROCK1,PDK3,ACSL4,FTSJ1,SRBD1,BCL3,ASNS,PABPC1,EIF2B3,TCOF1,NCK2,RPL31,IGF2BP2,MRPS34,EIF4G3,ACAT1,ACACB,TNRC6C,MKNK1,DDX1,ARG2,JMJD4,MRPL22,GEMIN5,RPS5,NOA1,EIF3I,MTIF2,MGST2,EIF2AK1,MRPL28,PP…	MRPS35,MRPS34,NOA1,RPLP0,CERS4,ALKBH1,ASAH1,RPS13,GAPDH,MTRF1L,HBS1L,MRPL37,EIF2B2,MRPS14,MTRF1,MRPS2,ORMDL2,EEF1E1,ACSS2,PPT1,ACLY,CDK4,MRPS9,FPGS,UQCC2,MRPL15,RPLP1,ATIC,ASNSD1,MRPS28,DPH7,CDC123,MRPL17,MRPL16,GFM1,CNBP,MRPL52,RBM4,EIF1AD,FARSA,MRPS23,EIF4EBP1,MRPS18B,MRPS17,EIF6,MARS2,MRPL45	UPF1,IGF2BP2,TNRC6C,AGO3,PUM1,SNCA,GTPBP2,NGRN,MRPL53
GO_OXIDATION_REDUCTION_PROCESS	GO:0055114	659	Up	2.0996488020247293e-4	0.03105300763859364	3	CYP51A1,KDM1A,NDUFAB1,PDK4,SLC25A13,HCCS,CIAPIN1,CROT,KDM7A,ALDH3B1,COX10,ADIPOR2,CYB561,AASS,MGST1,UQCRC1,STAB1,TTC19,ALOX5,KDM5D,MDH1,COX15,BID,AGPS,NDUFS1,RB1CC1,GLRX2,DERA,HSD17B6,AIFM2,RETSAT,PHKA2,RRM2B,H6PD,PPP1R3F,CYBA,MSMO1,AKR7A2,TBXAS1,ALDH18A1,ACAA1,CS,FAR2,PDIA5,NDUFB4,CYB5R4,GSTO2,MTHFD2,KDM4A,MTFR1,PFKP,PKM,IDH3G,PYGM,ADGRF5,KCNAB2,JMJD6,CYBRD1,RDH11,ALDH3A2,HSD17B10,ACADVL,SDHA,KD…	NDUFAB1,MDH1,SESN1,NOA1,FTL,ECHDC1,HMOX1,ALKBH1,APEX1,GMPR2,NDUFAF5,PGK1,PLOD3,BLVRA,OGFOD2,GAPDH,TPI1,COX6A1,GPX7,QSOX1,PRDX6,COX6B1,POR,ECSIT,ACSS2,HSD17B7,MICAL1,COX5B,ALDH9A1,PPOX,SDHC,HIGD2A,MDH2,NSDHL,NDUFB9,GLUD1,RPIA,PDIA4,PHKG2,NCF1,ALDH16A1,FXN,NDUFB6,ACAA2,COA6,UQCRFS1,TALDO1,SLC25A22,NDUFA6,TMLHE,PPP1CC,GSTK1,GPX1	NDUFS1,GSTO2,STEAP4,SUOX,SNCA,SESN3,CBR3,HSD11B1L,PPP1R3B,SLC25A10,APOD
GO_PROTEIN_TRANSPORT_ALONG_MICROTUBULE	GO:0098840	51	Down	2.1309249052318027e-4	0.03105300763859364	4	IFT88,RAB27B,IFT80,KIFAP3,PCM1,RABL2B,HSPB11,TNPO1,KIF3C,DYNLL1,IFT74,IFT27,TRIP11,IFT52,KIF3B,CLUAP1,TTC26,HSPB1,IFT20,IFT57,SFPQ,SSX2IP,IFT46,WDR35,IFT43,TTC21B,DYNLRB1,IFT22,KIF3A,TERF2,IFT172,DYNC2LI1,ARL3,MAPK8IP3,CEP131,DLG2,BAG3,HNRNPU,RPGR,WDR19,IFT122,DYNLRB2,KIF5B,SSNA1,BBS12,PURA,DYNC2H1,TTC30B,TTC30A,TRAF3IP1,DYNLL2		KIF3A,TERF2,DYNC2LI1,RPGR,WDR19,IFT122
GO_PROTEIN_CONTAINING_COMPLEX_DISASSEMBLY	GO:0032984	261	Up	2.28866319041425e-4	0.03242271767837521	5	DVL2,UPF1,LAMP2,VTA1,SPAST,GABARAPL2,CLEC16A,PHF23,CAPG,MRPS10,LIMA1,MRPL43,MRPS35,MRPS24,SMARCD1,DHX8,TBC1D25,KIF2A,WDR1,SMARCE1,NSF,CLASP1,MRPS34,TSG101,CAPZB,JMJD4,SMARCD3,MRPL22,GSK3B,CHMP2B,ZMPSTE24,CHMP5,MRPL28,OGFOD1,ADD1,MRPS33,IRAK3,MCOLN1,SUPT16H,HDAC6,MRPS18A,SNAP29,SMARCB1,SH3BP1,TRIOBP,TFIP11,MAP1LC3A,MRPS31,AXIN1,GSPT1,ZFAND1,MRPL4,NAPA,GRWD1,MTPN,CAV1,MRPL32,SETX,DVL1,SMARCD2,PPP1R…	MRPS35,MRPS34,MTRF1L,MRPL37,MRPS14,MTRF1,MRPS2,UBQLN1,MICAL1,MRPS9,MRPL15,MRPS28,MRPL17,MRPL16,MRPL52,MRPS23,MRPS18B,MRPS17,MRPL45	UPF1,APC,MRPL53
GO_ANTIGEN_PROCESSING_AND_PRESENTATION	GO:0019882	187	Up	2.314130214711647e-4	0.03242271767837521	6	AP2B1,PSMB1,PSMC4,WAS,SLC11A1,CD74,PSMA4,AP2S1,VAMP3,CYBA,ATG5,AP3D1,KIF2A,PSME4,RAB27A,FCGR2B,AP1M1,RAB7A,KIFAP3,DYNC1I2,CAPZB,KIF22,DNM2,KIF3C,RAB10,PSMC5,DYNLL1,LAG3,ICAM1,KIF4A,PSME1,SNAP23,PSMD5,TREM2,PSMD8,AP1B1,NCF4,PSMC6,PSMA3,LGMN,PSMC1,PSMB5,PSMA6,PSME2,SEC23A,PSMA7,KIF3B,PSMD10,PSMD7,PYCARD,CTSH,IKBKB,DCTN6,RELB,FCGRT,NOD1,AP1S1,PSMA2,PSMD3,PSMD11,RAB34,PSMD9,RAB5B,RAB35,LNPEP,SEC24A,A…	FCGR2B,PSMC5,PSME1,CTSD,PSMB2,CD68,PSME3,ACTR10,NCF1,FCER1G,PSMD6,PSMD13,HLA-DQA1	AP2B1,CCR7,KIF3A,DYNC1H1
GO_TETRAPYRROLE_METABOLIC_PROCESS	GO:0033013	39	Up	2.3557948797527738e-4	0.03242271767837521	8	COX10,SLC25A39,COX15,ALAS1,FECH,CPOX,NFE2L1,EIF2AK1,BLVRB,SRRD,HMOX1,TSPO,ABCC1,HMOX2,BLVRA,SLC11A2,TMEM14C,MTR,ABCD4,MTRR,CLYBL,UROD,SUCLA2,IREB2,RSAD1,MMAB,PPOX,SLC25A38,ALAD,MMAA,BDH2,FXN,CD320,LMBRD1,MMADHC,IBA57,TCN2,UROS,HMBS	HMOX1,BLVRA,UROD,PPOX,FXN
GO_SNRNA_PROCESSING	GO:0016180	22	Up	2.6760770000849534e-4	0.03566000959884414	11	EXOSC7,EXOSC5,INTS6,USB1,INTS9,INTS10,EXOSC3,INTS2,EXOSC8,EXOSC9,EXOSC2,TOE1,INTS12,INTS7,INTS3,TUT1,INTS4,INTS1,INTS8,EXOSC4,INTS5,EXOSC6	EXOSC7,INTS12
GO_OXALOACETATE_METABOLIC_PROCESS	GO:0006107	6	Up	2.6869759654672655e-4	0.03566000959884414	7	MDH1,NIT2,GOT1,GOT2,ACLY,MDH2	MDH1,ACLY,MDH2
GO_SNRNA_METABOLIC_PROCESS	GO:0016073	30	Up	2.821086367753709e-4	0.03678300681604486	11	ZCCHC8,EXOSC7,RBM7,EXOSC5,INTS6,USB1,INTS9,INTS10,EXOSC3,INTS2,EXOSC8,EXOSC9,METTL16,EXOSC2,DKC1,TOE1,INTS12,INTS7,INTS3,NHP2,MEPCE,TUT1,INTS4,INTS1,INTS8,EXOSC10,EXOSC4,NOP10,INTS5,EXOSC6	EXOSC7,INTS12,NHP2
GO_REGULATION_OF_TRANSCRIPTION_FROM_RNA_POLYMERASE_II_PROMOTER_IN_RESPONSE_TO_HYPOXIA	GO:0061418	69	Up	2.888986342679699e-4	0.0368990806852898	2	CREBBP,PSMB1,PSMC4,PSMA4,PSME4,SIRT2,PSMC5,PSME1,PSMD5,PSMD8,RBX1,EP300,PSMC6,PSMA3,HIF1A,PSMC1,PSMB5,PSMA6,PSME2,PSMA7,PSMD10,PSMD7,PSMA2,CUL2,PSMD3,PSMD11,PSMD9,VEGFA,PSMD14,EPAS1,NFE2L2,EGR1,PSMF1,PSMB2,PSMA1,PSME3,VHL,EGLN1,PSMB7,TP53,PSMB6,PSMA5,ARNT,RPS27A,LIMD1,NOTCH1,UBC,PSMA8,BACH1,PSMD4,PSMB4,PSMC2,PSMD6,CITED2,PSMC3,HIF1AN,RBPJ,UBB,PSMD1,PSMD2,HIGD1A,PSMD13,PSMD12,PSMB8,PSMB10,UBA52,PS…	PSMC5,PSME1,PSMB2,PSME3,PSMD6,PSMD13
GO_ESTABLISHMENT_OF_PROTEIN_LOCALIZATION_TO_MEMBRANE	GO:0090150	270	Up	2.929286545253092e-4	0.0368990806852898	4	BAD,AGK,ARHGAP44,SEC62,RPS20,FYN,BID,ZDHHC6,SEC63,LRRC7,PEX3,HSPA5,GOPC,VAMP3,SEC61A1,RPL18,CASP8,TRAM2,SEC61A2,TRAM1,GRIPAP1,VPS35,RPL31,NSF,HSP90AA1,RPS5,RAB10,BAX,PPP1R13B,RPL6,RPLP0,TIMM13,GGA1,MICALL1,TOMM22,RPL3,MIEF1,SAMM50,GZMB,TIMM9,SRP54,ARFRP1,E2F1,CHMP4B,UBL4A,GGA2,CSK,RAB11A,ZDHHC2,SGTA,PDCD5,RPS16,AKT2,BBC3,RPS19,RPL18A,SEC61B,MAPK8,RPL28,RPL19,YWHAE,RAB34,RPL34,RPS13,KRT18,C2CD5,RP…	ZDHHC6,RPLP0,ARFRP1,RPS13,RPLP1,ATG3,STOM,NCF1	ARHGAP44,MIEF2
GO_INTERLEUKIN_1_MEDIATED_SIGNALING_PATHWAY	GO:0070498	92	Up	3.139464615213534e-4	0.03888750170044498	2	PSMB1,PSMC4,VRK2,PSMA4,CUL1,TAB2,PSME4,FBXW11,TOLLIP,PSMC5,IRAK3,PSME1,PSMD5,PSMD8,TAB1,RBX1,PSMC6,PSMA3,PSMC1,RPS6KA5,PSMB5,PSMA6,NFKBIA,PSME2,PSMA7,PSMD10,MAPK3,PSMD7,RIPK2,IKBKB,NOD1,PSMA2,MAP3K8,PSMD3,PSMD11,NFKB1,PSMD9,SKP1,PSMD14,IL1R1,EGR1,IL1B,PSMF1,PSMB2,PSMA1,PSME3,IRAK2,MAP3K7,IL6,IL1RN,PSMB7,PELI2,PSMB6,PSMA5,RPS27A,UBC,PSMA8,TAB3,PSMD4,PSMB4,SQSTM1,PSMC2,RPS6KA4,PSMD6,OTUD4,PSMC3,BTR…	CUL1,PSMC5,PSME1,PSMB2,PSME3,MAP3K7,PSMD6,PSMD13	RPS6KA5,TAB3
GO_MATURATION_OF_5_8S_RRNA	GO:0000460	25	Up	3.2419827899944983e-4	0.039499042779080513	5	LAS1L,EXOSC7,NOP14,PES1,ERI1,EXOSC3,FTSJ3,ERI3,RCL1,EXOSC8,UTP20,EXOSC9,KRI1,EXOSC2,MPHOSPH6,WDR12,URB1,ABT1,NOL9,EXOSC10,RPS21,EXOSC4,RRS1,C1D,BOP1	EXOSC7,PES1
GO_PIGMENT_CATABOLIC_PROCESS	GO:0046149	4	Up	3.463854839064613e-4	0.04152156316762613	2	BLVRB,HMOX1,HMOX2,BLVRA	HMOX1,BLVRA
GO_VIRAL_GENE_EXPRESSION	GO:0019080	187	Up	3.778588188800903e-4	0.04457534510979097	12	POLR2J,RPS20,PTBP1,NUP160,POLR2B,TPR,RSF1,NDC1,CTDP1,RPL18,TAF11,NUP133,NUCKS1,RPL31,NUP37,CCNT2,RPS5,REST,SEH1L,RPL6,RPLP0,TFAP4,NUP50,AAAS,NUP188,POLR2E,SMARCB1,EIF3L,POLR2F,RPL3,EIF3D,EP300,SNW1,RAE1,NELFCD,NUP93,POLR2C,MON1B,RPS16,POLR2I,RPS19,RPL18A,USF2,EIF3B,TRIM14,EIF3A,RPL28,RPL19,NUP88,RPL34,RPS13,NUP98,NUP107,RPS12,NUP155,RPL24,SPCS1,RPS15,RPL22,HDAC1,TRIM62,RPS25,TRIM32,NUP43,TARDBP,Z…	RPLP0,RAE1,RPS13,RPLP1,GTF2B	NUP188
GO_INTRACILIARY_TRANSPORT	GO:0042073	41	Down	4.3035105285544733e-4	0.049974516012838824	5	IFT88,IFT80,KIFAP3,PCM1,RABL2B,HSPB11,TNPO1,KIF3C,DYNLL1,IFT74,IFT27,TRIP11,IFT52,KIF3B,CLUAP1,TTC26,IFT20,IFT57,SSX2IP,IFT46,WDR35,IFT43,TTC21B,DYNLRB1,IFT22,KIF3A,IFT172,DYNC2LI1,ARL3,CEP131,RPGR,WDR19,IFT122,DYNLRB2,SSNA1,BBS12,DYNC2H1,TTC30B,TTC30A,TRAF3IP1,DYNLL2		KIF3A,DYNC2LI1,RPGR,WDR19,IFT122
