## Extended Data Table 7 for "An integrated cell atlas of the human lung in health and disease": Innate_lymphoid_cell_NK-sexfemale-GO_BP-Total.tsv

GeneSet	GOID	NGenes	Direction	PValue	FDR	Cluster	Genes	DEUp	DEDown
GO_COTRANSLATIONAL_PROTEIN_TARGETING_TO_MEMBRANE	GO:0006613	98	Up	1.0431536881547383e-15	7.752718210366015e-12	1	SEC62,RPS20,SEC63,SEC61A1,RPL18,TRAM2,SEC61A2,TRAM1,RPL31,RPS5,RPL6,RPLP0,RPL3,SRP54,RPS16,RPS19,RPL18A,SEC61B,RPL28,RPL19,RPL34,RPS13,RPS12,RPL24,SSR3,RPS15,RPL22,RPS25,RPL21,RPL5,RPS10,SSR1,RPL23,RPS4Y1,RPL36,RPL27,RPS15A,RPL35,RPS6,RPLP1,RPS24,SRP14,RPS2,RPS11,RPL13A,RPL11,RPS8,SRP9,RPS27A,RPL32,RPS3A,RPL37,RPL10,RPL7,RPL7A,RPS3,SRP19,RPL30,ZFAND2B,RPL8,RPL26,RPL29,SSR2,RPL9,RPS14,RPL27A,RPL13…	RPL18,RPS5,RPL6,RPLP0,RPL3,RPS16,RPS19,RPL18A,RPL28,RPL19,RPS12,RPL24,RPL5,RPS6,RPS2,RPS11,RPL13A,RPL11,RPS27A,RPL32,RPS3A,RPL10,RPL7,RPL7A,RPS3,RPL30,RPL8,RPL29,SSR2,RPL9,RPS14,RPL13,RPSA,RPS9,RPS7,RPL4,RPL15,SRP72,RPS23,RPL14,RPS4X,RPL23A,RPL10A,UBA52,RPL41,RPS18	TRAM2,RPS4Y1,ARL6IP1
GO_ESTABLISHMENT_OF_PROTEIN_LOCALIZATION_TO_ENDOPLASMIC_RETICULUM	GO:0072599	109	Up	3.2282565519388495e-13	1.1996201347004766e-9	1	SEC62,RPS20,SEC63,HSPA5,SEC61A1,RPL18,TRAM2,SEC61A2,TRAM1,RPL31,RPS5,RAB10,RPL6,RPLP0,RPL3,PMM1,SRP54,CHMP4B,SGTA,RPS16,RPS19,RPL18A,SEC61B,RPL28,RPL19,RPL34,RPS13,RPS12,RPL24,SSR3,SPCS1,RPS15,RAB3GAP1,RPL22,RPS25,SPCS2,RAB3GAP2,RPL21,RPL5,RPS10,RPL23,SPCS3,RPS4Y1,RPL36,RPL27,SEC61G,RPS15A,RPL35,RPS6,RPLP1,RPS24,SRP14,PMM2,RPS2,RPS11,RPL13A,RPL11,RPS8,SRP9,RPS27A,RPL32,RPS3A,RPL37,RPL10,RPL7,RPL7…	RPL18,RPS5,RPL6,RPLP0,RPL3,RPS16,RPS19,RPL18A,RPL28,RPL19,RPS12,RPL24,RPL5,RPS6,RPS2,RPS11,RPL13A,RPL11,RPS27A,RPL32,RPS3A,RPL10,RPL7,RPL7A,RPS3,RPL30,RPL8,RPL29,RPL9,RPS14,RPL13,RPSA,RPS9,RPS7,RPL4,RPL15,SRP72,RPS23,RPL14,RPS4X,RPL23A,RPL10A,UBA52,RPL41,RPS18	TRAM2,RPS4Y1
GO_NUCLEAR_TRANSCRIBED_MRNA_CATABOLIC_PROCESS_NONSENSE_MEDIATED_DECAY	GO:0000184	119	Up	1.0023649266371967e-11	2.4831920449225487e-8	2	UPF1,RPS20,RPL18,SMG6,PABPC1,RPL31,RPS5,RPL6,RPLP0,RPL3,GSPT1,EIF3E,RPS16,RPS19,PPP2R1A,RPL18A,SMG9,RPL28,RPL19,CASC3,RPL34,RPS13,MAGOHB,RPS12,PPP2CA,RPL24,NCBP2,EIF4G1,RPS15,RPL22,SMG7,RPS25,ETF1,RPL21,RPL5,RPS10,UPF3B,RPL23,RPS4Y1,RPL36,HELZ2,RPL27,CTIF,RPS15A,DHX34,NCBP1,RPL35,RPS6,RPLP1,RPS24,PARN,RPS2,EIF4A3,RPS11,RPL13A,RPL11,RPS8,RPS27A,RPL32,RPS3A,RPL37,RPL10,RPL7,RPL7A,RPS3,DCP1B,UPF2,NB…	RPL18,RPS5,RPL6,RPLP0,RPL3,RPS16,RPS19,RPL18A,RPL28,RPL19,CASC3,RPS12,RPL24,RPL5,RPS6,RPS2,RPS11,RPL13A,RPL11,RPS27A,RPL32,RPS3A,RPL10,RPL7,RPL7A,RPS3,RPL30,RPL8,RPL29,RPL9,RPS14,RPL13,RPSA,UPF3A,RPS9,RPS7,RPL4,RPL15,RPS23,RPL14,RPS4X,RPL23A,RPL10A,UBA52,RPL41,RPS18	UPF3B,RPS4Y1,EIF4A3,GSPT2
GO_PROTEIN_LOCALIZATION_TO_ENDOPLASMIC_RETICULUM	GO:0070972	128	Up	5.47104560247147e-11	1.0165202729391991e-7	1	SEC62,RPS20,SEC63,HSPA5,SEC61A1,RPL18,TRAM2,SEC61A2,TRAM1,RPL31,BCAP29,RPS5,RAB10,PPP1R15A,RPL6,RPLP0,RPL3,PMM1,SRP54,CHMP4B,VAPA,SGTA,RPS16,RPS19,KDELR1,RPL18A,SEC61B,GBF1,RPL28,RPL19,RPL34,RPS13,RPS12,RPL24,SSR3,SPCS1,RPS15,RTN4,RAB3GAP1,RPL22,RPS25,SPCS2,ANKRD13C,RAB3GAP2,RPL21,RPL5,RPS10,RPL23,SPCS3,RPS4Y1,RPL36,RPL27,SEC61G,RPS15A,UBAC2,OS9,KDELR2,RPL35,RPS6,RPLP1,RPS24,SRP14,PMM2,RPS2,RPS11…	RPL18,RPS5,RPL6,RPLP0,RPL3,RPS16,RPS19,RPL18A,RPL28,RPL19,RPS12,RPL24,RPL5,RPS6,RPS2,RPS11,RPL13A,RPL11,RPS27A,RPL32,RPS3A,RPL10,RPL7,RPL7A,RPS3,RPL30,RPL8,RPL29,RPL9,RPS14,RPL13,RPSA,RPS9,RPS7,RPL4,RPL15,SRP72,RPS23,RPL14,RPS4X,RPL23A,RPL10A,UBA52,RPL41,RPS18	TRAM2,RPS4Y1,TAPT1
GO_TRANSLATIONAL_INITIATION	GO:0006413	181	Up	3.781079665415354e-10	5.620196814673383e-7	2	DHX33,RPS20,TPR,EIF2AK2,EIF4B,RPL18,DHX29,PABPC1,EIF2B3,NCK2,RPL31,EIF4G3,DDX1,RPS5,EIF3I,MTIF2,EIF2AK1,PPP1R15A,RPL6,RPLP0,EIF3L,RPL3,EIF3D,ALKBH1,EIF5,FMR1,DNAJC3,MTFMT,EIF3J,EIF3E,RPS16,RPS19,RPL18A,HSPB1,EIF3B,EIF4H,EIF3A,RPL28,RPL19,RPS6KB1,RPL34,EIF4G2,RPS13,EIF2B1,RPS12,RPL24,NCBP2,EIF1B,EIF4G1,EIF2B4,RPS15,RPL22,RPS25,GLE1,EIF2B2,PAIP2,COPS5,KHDRBS1,RPL21,MTIF3,RPL5,AGO2,PAIP2B,RPS10,MIF4…	EIF4B,RPL18,RPS5,EIF3I,RPL6,RPLP0,EIF3L,RPL3,RPS16,RPS19,RPL18A,RPL28,RPL19,RPS12,RPL24,RPL5,EIF2S3,EIF3G,RPS6,DENR,RPS2,RPS11,RPL13A,RPL11,RPS27A,RPL32,RPS3A,RPL10,RPL7,EIF3H,RPL7A,RPS3,RPL30,RPL8,RPL29,RPL9,RPS14,RPL13,RPSA,RPS9,RPS7,PAIP1,EIF1AX,RPL4,RPL15,EIF1AD,EIF3F,EIF3K,RPS23,EIF4EBP1,RPL14,RPS4X,RPL23A,RPL10A,UBA52,RPL41,RPS18,CCL5	DHX33,PAIP2B,RPS4Y1,RBM4,EIF1AY
GO_VIRAL_GENE_EXPRESSION	GO:0019080	187	Up	8.773292300723587e-9	1.0867184729829616e-5	3	POLR2J,RPS20,PTBP1,NUP160,POLR2B,TPR,RSF1,NDC1,CTDP1,RPL18,TAF11,NUP133,NUCKS1,RPL31,NUP37,CCNT2,RPS5,REST,SEH1L,RPL6,RPLP0,TFAP4,NUP50,AAAS,NUP188,POLR2E,SMARCB1,EIF3L,POLR2F,RPL3,EIF3D,EP300,SNW1,RAE1,NELFCD,NUP93,POLR2C,MON1B,RPS16,POLR2I,RPS19,RPL18A,USF2,EIF3B,TRIM14,EIF3A,RPL28,RPL19,NUP88,RPL34,RPS13,NUP98,NUP107,RPS12,NUP155,RPL24,SPCS1,RPS15,RPL22,HDAC1,TRIM62,RPS25,TRIM32,NUP43,TARDBP,Z…	RPL18,RPS5,SEH1L,RPL6,RPLP0,SMARCB1,EIF3L,RPL3,RPS16,RPS19,RPL18A,USF2,RPL28,RPL19,RPS12,RPL24,RPL5,EIF3G,INPP5K,RPS6,DENR,RPS2,IFITM3,RPS11,RPL13A,RPL11,RPS27A,RPL32,RPS3A,RPL10,RPL7,RPL7A,RPS3,RPL30,RPL8,RPL29,RPL9,RPS14,RPL13,RPSA,RPS9,RPS7,RPL4,RPL15,EIF3F,RPS23,RPL14,RPS4X,RPL23A,RPL10A,SUPT4H1,UBA52,RPL41,RPS18,CCL5	RPS4Y1,NUP58,RANBP2,CHD1
GO_RIBOSOME_ASSEMBLY	GO:0042255	53	Up	2.548581974949666e-8	2.3782998020786934e-5	4	MRTO4,NLE1,MRPL22,RPS5,RPL6,RPLP0,RPL3,RPS19,C1QBP,NOP2,MDN1,BRIX1,RPL24,RPS15,NSUN4,FASTKD2,MTERF4,MRPS2,RPL5,RPS10,MRPS7,SBDS,PPAN,DHX30,ERAL1,NIP7,RSL24D1,RPL11,EIF2A,ABT1,RPL10,MTERF3,RPS14,RPSA,RPL38,MRPL11,RPS27,RRS1,NPM1,MRPS11,DDX28,RPS27L,RRP7A,RPF2,RPL12,RPL23A,DDX3X,RPS28,PWP2,EIF6,MRPL20,MPV17L2,BOP1	RPS5,RPL6,RPLP0,RPL3,RPS19,C1QBP,RPL24,RPL5,RPL11,RPL10,RPS14,RPSA,RRS1,RPL23A
GO_PROTEIN_TARGETING_TO_MEMBRANE	GO:0006612	167	Up	2.5600643725281954e-8	2.3782998020786934e-5	1	SEC62,RPS20,FYN,ZDHHC6,SEC63,PEX3,HSPA5,SEC61A1,RPL18,TRAM2,SEC61A2,TRAM1,RPL31,RPS5,RPL6,RPLP0,MICALL1,RPL3,MIEF1,SRP54,CHMP4B,ZDHHC2,SGTA,RPS16,AKT2,RPS19,RPL18A,SEC61B,RPL28,RPL19,RPL34,RPS13,C2CD5,RPS12,ARL6,RPL24,SSR3,RPS15,ICMT,RPL22,RPS25,ITGB1BP1,PEX16,RPL21,RPL5,VAMP7,RPS10,SSR1,RPL23,RAB3IP,RPS4Y1,RPL36,RPL27,EXOC4,INPP5K,RPS15A,ZDHHC4,RTP4,RPL35,RPS6,SDCBP,RPLP1,RPS24,PEX5,VPS37B,SRP14…	RPL18,RPS5,RPL6,RPLP0,RPL3,RPS16,RPS19,RPL18A,RPL28,RPL19,RPS12,RPL24,RPL5,RAB3IP,INPP5K,RPS6,RPS2,RPS11,RPL13A,RPL11,RPS27A,RPL32,ATG3,RPS3A,RPL10,RPL7,STOM,RPL7A,RPS3,RPL30,RPL8,RPL29,SSR2,RPL9,RPS14,RPL13,RPSA,ITGAM,RPS9,RPS7,RPL4,RPL15,SRP72,RPS23,RPL14,RPS4X,RPL23A,RPL10A,UBA52,RPL41,RPS18	TRAM2,RPS4Y1,PAK1,RAB8B,ARL6IP1,ZDHHC21
GO_RIBOSOMAL_LARGE_SUBUNIT_BIOGENESIS	GO:0042273	63	Up	3.1475393135369026e-8	2.5991680198006958e-5	4	LAS1L,RPL26L1,NOP16,MRTO4,NLE1,DDX18,RPL6,RPLP0,PES1,SNU13,RPL3,GTPBP4,FTSJ3,NOP2,PAK1IP1,MDN1,BRIX1,RPL24,ZNHIT6,EBNA1BP2,FASTKD2,GTF3A,RPL5,PPAN,DHX30,NIP7,WDR74,RPL35,RSL24D1,WDR12,URB1,RPL11,NVL,NHP2,RPL7L1,RPL10,RPL7,SURF6,RPL7A,HEATR3,MALSU1,RPL26,NOL9,MRPL1,RSL1D1,RPL38,ZNF622,MRPL11,RRS1,NPM1,DDX28,RPL35A,RPL14,NOC2L,RPF2,RPL12,RPL23A,SDAD1,RPL10A,EIF6,MRPL20,BOP1,ZNHIT3	RPL6,RPLP0,PES1,SNU13,RPL3,RPL24,EBNA1BP2,GTF3A,RPL5,RPL11,NHP2,RPL10,RPL7,RPL7A,RRS1,RPL14,RPL23A,RPL10A
GO_CYTOPLASMIC_TRANSLATION	GO:0002181	90	Up	4.789461326807059e-8	3.5595276580830064e-5	2	RPL26L1,YBX3,RPL18,ZC3H15,FTSJ1,RPL31,EIF3I,RPL6,RPLP0,EIF3L,EIF3D,EIF5,FMR1,GSPT1,EIF3J,EIF3E,RPL18A,EIF3B,EIF3A,CPEB3,RPL19,DRG2,DPH1,RWDD1,CPEB4,RPL24,EIF4G1,RPL22,DPH5,ETF1,EIF2S2,RPL36,EIF2S3,EIF3G,UNK,DPH2,DPH6,DHX9,CPEB2,RPLP1,DENR,RPL13A,RPL11,EIF2D,RPL32,EIF3H,DPH7,EIF3M,DPH3,RPL30,EIF4A2,NCK1,RPL8,ZNF385A,EIF4A1,RPL26,RPL29,RPL22L1,RPL9,METTL3,EEF2,RPSA,CNBP,DNAJC24,RPS21,RPL38,RBM4,RPL…	RPL18,EIF3I,RPL6,RPLP0,EIF3L,RPL18A,RPL19,DRG2,RPL24,EIF2S3,EIF3G,DPH2,DENR,RPL13A,RPL11,RPL32,EIF3H,RPL30,RPL8,RPL29,RPL9,EEF2,RPSA,RPL15,EIF3F,EIF3K,RPS23,EIF4EBP1,RPL10A,RPL41	DPH6,RBM4,GSPT2
GO_NUCLEAR_TRANSCRIBED_MRNA_CATABOLIC_PROCESS	GO:0000956	192	Up	6.892626898578469e-7	4.6569093736577435e-4	2	UPF1,RPS20,CSDE1,EDC4,MRTO4,THRAP3,RPL18,SMG6,PABPC1,RPL31,EXOSC7,MLH1,EXOSC5,TNRC6C,CNOT4,DIS3,RPS5,CNOT3,RPL6,RPLP0,TNRC6A,AGO1,RPL3,TNRC6B,GSPT1,EIF3E,RPS16,RPS19,PPP2R1A,RPL18A,SMG9,LSM5,EXOSC3,CPEB3,MTPAP,RPL28,RPL19,CASC3,DDX5,RPL34,DCPS,DDX6,RPS13,MAGOHB,CNOT2,RPS12,HBS1L,CNOT6,PPP2CA,XRN1,RPL24,NCBP2,EIF4G1,RPS15,RPL22,SMG7,RPS25,EXOSC8,ETF1,RPL21,RPL5,EXOSC9,AGO2,RPS10,CNOT1,UPF3B,RPL23,…	CSDE1,RPL18,RPS5,RPL6,RPLP0,RPL3,RPS16,RPS19,RPL18A,RPL28,RPL19,CASC3,RPS12,RPL24,RPL5,RPS6,RPS2,TOB1,RPS11,RPL13A,RPL11,RPS27A,RPL32,RPS3A,RPL10,RPL7,RPL7A,RPS3,RPL30,RPL8,RPL29,RPL9,RPS14,RPL13,RPSA,UPF3A,RPS9,RPS7,RPL4,RPL15,RPS23,RPL14,RPS4X,RPL23A,RPL10A,UBA52,RPL41,RPS18	UPF3B,RPS4Y1,EIF4A3,NOCT,BTG2,GSPT2
GO_RIBOSOMAL_LARGE_SUBUNIT_ASSEMBLY	GO:0000027	25	Up	1.6452834624845597e-6	0.0010189788910987708	4	MRTO4,NLE1,RPL6,RPLP0,RPL3,NOP2,MDN1,BRIX1,RPL24,FASTKD2,RPL5,PPAN,DHX30,RSL24D1,RPL11,RPL10,RPL38,MRPL11,RRS1,DDX28,RPF2,RPL12,RPL23A,MRPL20,BOP1	RPL6,RPLP0,RPL3,RPL24,RPL5,RPL11,RPL10,RRS1,RPL23A
GO_HISTONE_H3_K27_DEMETHYLATION	GO:0071557	5	Down	1.854215771995612e-6	0.0010600408936516452	2	KDM7A,KDM6B,KDM6A,PHF8,UTY		UTY
GO_CYTOPLASMIC_TRANSLATIONAL_INITIATION	GO:0002183	29	Up	1.868112019955954e-5	0.009917006094509037	2	EIF3I,EIF3L,EIF3D,EIF5,EIF3J,EIF3E,EIF3B,EIF3A,EIF4G1,EIF2S2,EIF2S3,EIF3G,DENR,RPL13A,EIF2D,EIF3H,EIF3M,EIF4A2,NCK1,EIF4A1,METTL3,RBM4,EIF3F,EIF3K,EIF3C,EIF4EBP1,YTHDF2,MTOR,MCTS1	EIF3I,EIF3L,EIF2S3,EIF3G,DENR,RPL13A,EIF3H,EIF3F,EIF3K,EIF4EBP1	RBM4
GO_RIBONUCLEOPROTEIN_COMPLEX_SUBUNIT_ORGANIZATION	GO:0071826	172	Up	2.323249694608561e-5	0.01151092782022055	4	RBM5,GCFC2,LUC7L,STRAP,GEMIN8,CELF2,MRTO4,SFSWAP,DDX20,DHX8,NLE1,CLNS1A,SART3,XAB2,DDX1,HSP90AA1,GEMIN5,NUFIP1,RPS5,YTHDC1,EIF3I,RPL6,RPLP0,GEMIN2,AGO1,SRPK1,HSP90AB1,SF3A1,SNRPD3,TFIP11,EIF3L,SNU13,RPL3,EIF3D,PRMT5,SRSF5,EIF5,DICER1,PRPF6,CRNKL1,EIF3J,ZFAND1,EIF3E,PIH1D1,SF3A2,RPS19,PRPF31,EIF3B,SETX,EIF3A,LUC7L3,PRPF19,PTGES3,CPSF6,NOP2,SRSF9,MDN1,BRIX1,USP4,RPL24,RPS15,SF3B1,WDR77,ZNHIT6,PRPF3…	GEMIN8,RPS5,EIF3I,RPL6,RPLP0,EIF3L,SNU13,RPL3,RPS19,PRPF19,RPL24,WDR77,RPL5,EIF2S3,EIF3G,DENR,TXNL4A,RPL13A,RPL11,RPL10,EIF3H,RPS14,RPSA,ZRSR2,DDX23,EIF3F,EIF3K,RRS1,RPL23A	DHX8,GEMIN2,DICER1
GO_ESTABLISHMENT_OF_PROTEIN_LOCALIZATION_TO_MEMBRANE	GO:0090150	270	Up	2.747586744717762e-5	0.012762540429214004	1	BAD,AGK,ARHGAP44,SEC62,RPS20,FYN,BID,ZDHHC6,SEC63,LRRC7,PEX3,HSPA5,GOPC,VAMP3,SEC61A1,RPL18,CASP8,TRAM2,SEC61A2,TRAM1,GRIPAP1,VPS35,RPL31,NSF,HSP90AA1,RPS5,RAB10,BAX,PPP1R13B,RPL6,RPLP0,TIMM13,GGA1,MICALL1,TOMM22,RPL3,MIEF1,SAMM50,GZMB,TIMM9,SRP54,ARFRP1,E2F1,CHMP4B,UBL4A,GGA2,CSK,RAB11A,ZDHHC2,SGTA,PDCD5,RPS16,AKT2,BBC3,RPS19,RPL18A,SEC61B,MAPK8,RPL28,RPL19,YWHAE,RAB34,RPL34,RPS13,KRT18,C2CD5,RP…	VAMP3,RPL18,RPS5,RPL6,RPLP0,RPL3,CSK,RPS16,RPS19,RPL18A,RPL28,RPL19,RPS12,RPL24,GORASP2,RPL5,RAB3IP,INPP5K,RPS6,RPS2,RPS11,RPL13A,RPL11,RPS27A,RPL32,ATG3,RPS3A,RPL10,RPL7,STOM,RPL7A,RPS3,BCL2L11,RPL30,RPL8,RPL29,SSR2,RPL9,RPS14,RPL13,RPSA,VAMP5,ITGAM,RPS9,RPS7,RPL4,RPL15,SRP72,TIMM22,RAB11B,RPS23,RPL14,RPS4X,RPL23A,RPL10A,UBA52,RPL41,RPS18	TRAM2,C16orf70,MACF1,RPS4Y1,PAK1,COX18,RAB8B,ARL6IP1,ZDHHC21,COLQ
GO_MITOCHONDRIAL_TRANSLATIONAL_TERMINATION	GO:0070126	88	Up	3.8460269124924414e-5	0.01681392471390813	2	MRPS10,MRPL43,MRPS35,MRPS24,MRPS34,MRPL22,MRPL28,MRPS33,MRPS18A,MRPS31,MRPL4,MRPL32,MRPL27,MRPL51,MTRF1L,MRPL18,MRPL2,MRPS30,MRPS27,MRPL3,MRPL19,MRPL37,MRPS15,MRPS14,MTRF1,MRPS2,MRPS7,MRPS26,MRPS12,MRPL34,MRPS25,PTCD3,MRPL35,ERAL1,DAP3,MRPS36,MRPL44,MRPS9,MRPL47,MRPL50,MRPL15,MRPL24,MRPL9,MRPS5,MRPS28,MRRF,MRPL49,MRPL39,OXA1L,MRPL17,MRPL10,MRPL55,MRPS18C,GFM2,MRPL16,MRPL1,MRPL36,MRPL13,CHCHD1,MRP…	MRPL43,MRPL4,MRPS27,DAP3,MRPL9,MRPL55,MRPL14
GO_PROTEIN_DEMETHYLATION	GO:0006482	26	Down	4.178455539369259e-5	0.017252378649217963	2	KDM1A,KDM7A,JARID2,KDM5D,KDM4A,JMJD6,KDM5A,KDM2B,KDM4C,KDM3A,KDM5B,UBE2B,KDM3B,KDM5C,KDM4B,KDM6B,KDM6A,KDM8,ALKBH4,KDM1B,JMJD1C,PHF8,KDM2A,UTY,PHF2,PPME1	KDM5C	KDM5D,KDM1B,UTY
GO_TRANSLATIONAL_ELONGATION	GO:0006414	124	Up	5.646615923726076e-5	0.021549210532565033	2	MRPS10,MRPL43,MRPS35,MRPS24,MRPS34,MRPL22,MRPL28,MRPS33,MRPS18A,GTPBP1,ALKBH1,MRPS31,EEF2K,EEF1D,MRPL4,MRPL32,CPEB3,MRPL27,DPH1,SEPSECS,MRPL51,MRPL18,HBS1L,MRPL2,MRPS30,MRPS27,ABTB1,MRPL3,EEF1B2,MRPL19,MRPL37,MRPS15,DPH5,MRPS14,MRPS2,TSFM,MRPS7,MRPS26,MRPS12,MRPL34,MRPS25,PTCD3,MRPL35,EEFSEC,EIF5A,ERAL1,DAP3,DPH2,MRPS36,DPH6,MRPL44,MRPS9,MRPL47,MRPL50,CPEB2,MRPL15,RPLP1,SECISBP2L,EIF4A3,MRPL24,MR…	MRPL43,EEF1D,MRPL4,MRPS27,EEF1B2,EIF5A,DAP3,DPH2,MRPL9,RPL30,EEF1A1,MRPL55,EIF5A2,EEF2,TUFM,MRPL14	DPH6,EIF4A3
GO_REGULATION_OF_NATURAL_KILLER_CELL_MEDIATED_IMMUNITY	GO:0002715	31	Up	5.799034050744088e-5	0.021549210532565033	3	PVR,LAG3,LILRB1,CRTAM,IL18RAP,CD160,HAVCR2,ARRB2,VAV1,CD226,CD96,SLAMF6,AP1G1,CRK,LGALS9,SERPINB9,RASGRP1,STAT5B,CADM1,SH2D1A,LAMP1,KIR2DL4,NCR1,SH2D1B,NCR3,MICA,HLA-E,HLA-G,HLA-F,KLRK1,KLRC4-KLRK1	LAG3,CRTAM,LAMP1,MICA,HLA-E
GO_REGULATION_OF_CYTOKINESIS	GO:0032465	66	Down	6.173934809098407e-5	0.021849849286294933	5	SPAST,CUL3,PKN2,RHOA,CDC42,ZFYVE26,PIK3C3,CDC14A,CDC14B,AURKA,RAB11FIP3,CDC6,SH3GLB1,CDC25B,KIF3B,CCP110,RAB11A,CSPP1,FSD1,GIT1,ECT2,BIRC6,KIF14,CIT,GIPC1,BECN1,PIN1,E2F8,RAB11FIP4,VPS4A,KIF13A,KIF23,KIF20B,BRCA2,BBS4,PLK4,CALM2,PKP4,PLK2,CETN2,INCENP,AHCTF1,FLCN,CALM3,RACGAP1,KLHL21,MAP9,ZFYVE19,CENPV,PLK1,PRKCE,BCL2L1,PLK3,AURKB,SETD2,PIK3R4,PRPF40A,SVIL,UVRAG,KLHL9,CALM1,PRC1,MAP10,NUP62,PDXP,…		CSPP1,BIRC6,KIF14,E2F8,KIF23,MAP9,PLK1,PRKCE,PLK3,PRC1
GO_RIBOSOMAL_SMALL_SUBUNIT_ASSEMBLY	GO:0000028	16	Up	8.281944332853158e-5	0.027787737805700714	4	RPS5,RPS19,RPS15,RPS10,MRPS7,ERAL1,ABT1,RPS14,RPSA,RPL38,RPS27,MRPS11,RPS27L,RRP7A,RPS28,PWP2	RPS5,RPS19,RPS14,RPSA
GO_PEPTIDE_BIOSYNTHETIC_PROCESS	GO:0043043	550	Up	8.616371918256343e-5	0.027787737805700714	2	GCLC,UPF1,DHX33,GGCT,RPS20,LARS2,GCLM,VIM,RPL26L1,TPR,MRPS10,EIF2AK2,PUM2,MRPL43,GATB,YBX3,MRPS35,MRPS24,EIF4B,RPL18,HAGH,ZC3H15,ELAVL1,DHX29,RHOA,IARS2,ROCK1,FTSJ1,SRBD1,BCL3,PABPC1,EIF2B3,TCOF1,NCK2,RPL31,IGF2BP2,MRPS34,EIF4G3,TNRC6C,MKNK1,DDX1,JMJD4,MRPL22,GEMIN5,RPS5,NOA1,EIF3I,MTIF2,MGST2,EIF2AK1,MRPL28,PPP1R15A,OGFOD1,CNOT3,KHSRP,RPL6,MAPKAPK5,GCN1,RPLP0,MRPS33,PABPC4,TNRC6A,PUS7,AGO1,DHPS,…	MRPL43,EIF4B,RPL18,RPS5,EIF3I,RPL6,RPLP0,EIF3L,RPL3,EEF1D,RPS16,MRPL4,RPS19,RPL18A,RPL28,RPL19,CASC3,C1QBP,DRG2,RPS12,MRPS27,RPL24,EEF1B2,SERP1,RPL5,EIF2S3,EIF3G,EIF5A,DAP3,DPH2,CNDP2,RPS6,DENR,RPS2,TOB1,RPS11,RPL13A,RPL11,MRPL9,RPS27A,RPL32,RPS3A,RPL10,RPL7,EIF3H,RPL7A,RPS3,RPL30,EEF1A1,RPUSD3,RPL8,RPL29,MRPL55,EIF5A2,RPL9,APEH,RPS14,RPL13,EEF2,RPSA,UPF3A,RPS9,RPS7,PAIP1,EIF1AX,RPL4,RPL15,EIF1AD…	DHX33,SRBD1,RGS2,ACO1,PAIP2B,UPF3B,RPS4Y1,DPH6,CAPRIN1,EIF4A3,AASDH,BTG2,LARP4,RBM4,EIF4ENIF1,GSPT2,EIF1AY
GO_RIBOSOME_BIOGENESIS	GO:0042254	266	Up	9.196465325058205e-5	0.027787737805700714	4	LAS1L,RPUSD1,TSR3,UTP18,TFB1M,RPL26L1,NOP16,MRTO4,NOP58,USP36,RIOK2,WDR3,WDR18,THUMPD1,RRP15,NLE1,EXOSC7,EXOSC5,MRPL22,XPO1,DIS3,RPS5,WBP11,RRN3,DIMT1,NOP14,DDX18,XRN2,RPL6,ESF1,RPLP0,PES1,SNU13,DDX17,RPL3,MTG2,NOP56,RBFA,RIOK3,SUV39H1,ERI1,PIH1D1,ERCC2,POP4,RPS16,FBL,RPS19,DDX49,GTPBP10,EXOSC3,NPM3,GTPBP4,NUP88,C1QBP,FTSJ3,UTP6,GAR1,FRG1,KRR1,NOP2,PAK1IP1,MDN1,BYSL,DROSHA,BRIX1,RPL24,RRP9,RPS15,…	RPUSD1,RPS5,RPL6,RPLP0,PES1,SNU13,RPL3,RPS16,FBL,RPS19,DDX49,C1QBP,UTP6,RPL24,EBNA1BP2,ERI3,GTF3A,RPL5,DDX54,MPHOSPH10,DKC1,RPS6,RPS2,RPL11,NHP2,RPL10,RPL7,RPL7A,FAM207A,RPS14,RPSA,RPS9,RPS7,RRS1,TBL3,RPL14,RPL23A,RPL10A,AATF	UTP20,NOL11,EIF4A3
GO_RIBOSOMAL_SMALL_SUBUNIT_BIOGENESIS	GO:0042274	64	Up	9.347328379205032e-5	0.027787737805700714	4	TSR3,RIOK2,RPS5,NOP14,RIOK3,ERCC2,RPS16,RPS19,UTP6,BYSL,RPS15,NOL10,HEATR1,RCL1,UTP20,RRP36,RPS10,RIOK1,MRPS7,EMG1,KRI1,NGDN,NOL11,UTP3,ERAL1,NAT10,LTV1,RPS6,RPS24,UTP4,NOB1,RPS8,ABT1,NOM1,UTP23,SURF6,DHX37,SRFBP1,TSR2,FAM207A,HELQ,LSM6,RPS14,DCAF13,BMS1,BTRC,TSR1,RPSA,RPS21,RPS7,RPL38,RPS27,RRS1,NPM1,MRPS11,RPS17,TBL3,RPS27L,RRP7A,WDR46,RPS28,PWP2,GTF2H5,DDX52	RPS5,RPS16,RPS19,UTP6,RPS6,FAM207A,RPS14,RPSA,RPS7,RRS1,TBL3	UTP20,NOL11
GO_TRANSLATIONAL_TERMINATION	GO:0006415	103	Up	1.0010672749418115e-4	0.028615123028336707	2	UPF1,MRPS10,MRPL43,MRPS35,MRPS24,MRPS34,JMJD4,MRPL22,MRPL28,OGFOD1,MRPS33,MRPS18A,MRPS31,GSPT1,MRPL4,MRPL32,MRPL27,MRPL51,MTRF1L,MRPL18,MRPL2,MRPS30,MRPS27,MRPL3,MRPL19,MRPL37,MRPS15,GLE1,MRPS14,MTRF1,ETF1,MRPS2,MRPS7,MRPS26,MRPS12,MRPL34,C12orf65,MRPS25,PTCD3,MRPL35,EIF5A,ERAL1,DAP3,MRPS36,MRPL44,MRPS9,MRPL47,MRPL50,MRPL15,MRPL24,MRPL9,MRPS5,MRPS28,MRRF,MRPL49,MRPL39,OXA1L,N6AMT1,MRPL17,MRPL10,M…	MRPL43,MRPL4,MRPS27,EIF5A,DAP3,MRPL9,MRPL55,EIF5A2,APEH,MRPL14	GSPT2
GO_RIBONUCLEOPROTEIN_COMPLEX_BIOGENESIS	GO:0022613	383	Up	1.417831362678646e-4	0.03819810999769662	4	LAS1L,RBM5,GCFC2,RPUSD1,LUC7L,TSR3,UTP18,STRAP,TFB1M,RPL26L1,GEMIN8,NOP16,CELF2,MRTO4,NOP58,USP36,RIOK2,SFSWAP,DDX20,WDR3,WDR18,THUMPD1,RRP15,NLE1,CLNS1A,SART3,EXOSC7,XAB2,EXOSC5,DDX1,HSP90AA1,MRPL22,GEMIN5,XPO1,DIS3,NUFIP1,RPS5,YTHDC1,WBP11,EIF3I,RRN3,DIMT1,NOP14,DDX18,XRN2,RPL6,ESF1,RPLP0,GEMIN2,AGO1,SRPK1,HSP90AB1,SF3A1,SNRPD3,PES1,EIF3L,SNU13,DDX17,RPL3,EIF3D,PRMT5,SRSF5,EIF5,DICER1,PRPF6,MTG…	RPUSD1,GEMIN8,RPS5,EIF3I,RPL6,RPLP0,PES1,EIF3L,SNU13,RPL3,RPS16,FBL,RPS19,DDX49,C1QBP,UTP6,PRPF19,RPL24,WDR77,EBNA1BP2,ERI3,GTF3A,RPL5,DDX54,MPHOSPH10,EIF2S3,EIF3G,DKC1,RPS6,DENR,RPS2,TXNL4A,RPL13A,RPL11,NHP2,RPL10,RPL7,EIF3H,RPL7A,FAM207A,RPS14,RPSA,ZRSR2,RPS9,RPS7,DDX23,EIF3F,EIF3K,RRS1,TBL3,RPL14,RPL23A,RPL10A,AATF	GEMIN2,DICER1,UTP20,NOL11,EIF4A3
GO_RNA_CATABOLIC_PROCESS	GO:0006401	351	Up	1.439110710354555e-4	0.03819810999769662	2	UPF1,PSMB1,RPS20,CSDE1,PSMC4,SLC11A1,RNH1,VIM,RNASET2,TNFRSF1B,ZCCHC8,EDC4,PSMA4,MRTO4,THRAP3,PUM2,YBX3,RPL18,YBX1,ELAVL1,ROCK1,PSME4,SMG6,PABPC1,RPL31,IGF2BP2,EXOSC7,RBM7,MLH1,EXOSC5,TNRC6C,CNOT4,XPO1,TNPO1,DIS3,RPS5,PSMC5,CNOT3,KHSRP,XRN2,RPL6,RPLP0,FUS,PCBP4,PABPC4,TNRC6A,ALKBH5,PSME1,HNRNPC,AGO1,PSMD5,PSMD8,CIRBP,HNRNPM,GTPBP1,RPL3,TNRC6B,PSMC6,PSMA3,ZC3H14,PSMC1,PSMB5,APEX1,PSMA6,PSME2,PSMA7…	PSMB1,CSDE1,RNH1,RNASET2,RPL18,RPS5,PSMC5,RPL6,RPLP0,PSME1,RPL3,APEX1,RPS16,RPS19,RPL18A,RPL28,RPL19,CASC3,RPS12,RPL24,RPL5,DKC1,RPS6,RPS2,TOB1,PSMB6,RPS11,RPL13A,RPL11,RPS27A,RPL32,RPS3A,RPL10,RPL7,RPL7A,RPS3,RPL30,RPL8,RPL29,RPL9,RPS14,RPL13,RPSA,UPF3A,RPS9,RPS7,PAIP1,RPL4,RPL15,RPS23,RPL14,SND1,RPS4X,RPL23A,RPL10A,UBA52,RPL41,RPS18,PSMB3	PSMA2,UPF3B,RPS4Y1,EIF4A3,SCGB1A1,NOCT,BTG2,GSPT2,TAF15
GO_PEPTIDE_METABOLIC_PROCESS	GO:0006518	642	Up	1.772833050852925e-4	0.045433431841168756	2	GCLC,UPF1,DHX33,GGCT,MGST1,RPS20,LARS2,GLRX2,GCLM,VIM,MIPEP,IFNGR1,RPL26L1,CTNS,TPR,MRPS10,EIF2AK2,PUM2,MRPL43,GATB,YBX3,MRPS35,MRPS24,EIF4B,RPL18,HAGH,ABCA7,ZC3H15,ELAVL1,DHX29,RHOA,IARS2,ROCK1,FTSJ1,SRBD1,BCL3,PABPC1,EIF2B3,TCOF1,NCK2,RPL31,IGF2BP2,PICALM,MRPS34,EIF4G3,TNRC6C,MKNK1,DDX1,PSEN1,JMJD4,MRPL22,GEMIN5,NFE2L1,RPS5,NOA1,GSTP1,EIF3I,MTIF2,MGST2,EIF2AK1,MRPL28,ERO1B,PPP1R15A,OGFOD1,CNOT3…	MRPL43,EIF4B,RPL18,RPS5,EIF3I,RPL6,RPLP0,EIF3L,RPL3,CPQ,EEF1D,RPS16,MRPL4,RPS19,RPL18A,RPL28,RPL19,CASC3,C1QBP,DRG2,RPS12,MRPS27,RPL24,EEF1B2,PARK7,SERP1,RPL5,EIF2S3,EIF3G,EIF5A,DAP3,DPH2,CNDP2,RPS6,DENR,RPS2,TOB1,RPS11,RPL13A,RPL11,MRPL9,RPS27A,RPL32,RPS3A,RPL10,RPL7,EIF3H,RPL7A,RPS3,RPL30,EEF1A1,RPUSD3,G6PD,RPL8,RPL29,MRPL55,EIF5A2,RPL9,APEH,RPS14,GPX4,RPL13,EEF2,RPSA,UPF3A,RPS9,RPS7,PAIP1,EIF1…	DHX33,SRBD1,RGS2,IDE,ACO1,PAIP2B,UPF3B,RPS4Y1,DPH6,CAPRIN1,EIF4A3,AASDH,BTG2,LARP4,RBM4,EIF4ENIF1,GSPT2,EIF1AY
GO_ELECTRON_TRANSPORT_CHAIN	GO:0022900	136	Up	1.8393258366894693e-4	0.04556623206092045	2	NDUFAB1,SLC25A13,CIAPIN1,COX10,CYB561,UQCRC1,COX15,BID,NDUFS1,GLRX2,HSD17B6,AIFM2,CYBA,AKR7A2,NDUFB4,SDHA,ME2,AKR1B1,COQ9,NDUFB2,DLD,PHGDH,NDUFB7,IDH3B,TAZ,GSR,ETFB,GLRX3,NDUFC1,NDUFS8,ALDH2,COX6A1,ALDH5A1,COX7A2,GPD2,NDUFS7,SLC25A12,COX7A2L,PARK7,NCF2,SDHB,AKR1A1,NDUFB3,NDUFA8,DNAJC15,NQO2,NDUFA1,COX6B1,COX7C,UQCR11,POR,STEAP4,NDUFA5,NDUFA10,COX4I1,COX7B,NDUFA2,MYBBP1A,DMGDH,CCNB1,COX5B,ISCU,NDU…	CIAPIN1,CYB561,UQCRC1,AIFM2,DLD,NDUFS8,PARK7,COX4I1,FDX1,SH3BGRL3,SNCA,PTGES2,SLC25A22,CYC1,NDUFA12
