## Extended Data Table 7 for "An integrated cell atlas of the human lung in health and disease": Innate_lymphoid_cell_NK-smoking_status_num-GO_BP-Total.tsv

GeneSet	GOID	NGenes	Direction	PValue	FDR	Cluster	Genes	DEUp	DEDown
GO_RIBOSOMAL_LARGE_SUBUNIT_BIOGENESIS	GO:0042273	63	Down	1.3858324110484253e-7	6.154350859153741e-4	1	LAS1L,RPL26L1,NOP16,MRTO4,NLE1,DDX18,RPL6,RPLP0,PES1,SNU13,RPL3,GTPBP4,FTSJ3,NOP2,PAK1IP1,MDN1,BRIX1,RPL24,ZNHIT6,EBNA1BP2,FASTKD2,GTF3A,RPL5,PPAN,DHX30,NIP7,WDR74,RPL35,RSL24D1,WDR12,URB1,RPL11,NVL,NHP2,RPL7L1,RPL10,RPL7,SURF6,RPL7A,HEATR3,MALSU1,RPL26,NOL9,MRPL1,RSL1D1,RPL38,ZNF622,MRPL11,RRS1,NPM1,DDX28,RPL35A,RPL14,NOC2L,RPF2,RPL12,RPL23A,SDAD1,RPL10A,EIF6,MRPL20,BOP1,ZNHIT3		DDX18,SNU13,GTPBP4,FTSJ3,BRIX1,FASTKD2,RPL7,RSL1D1,ZNF622,EIF6
GO_RIBOSOME_BIOGENESIS	GO:0042254	266	Down	1.656176226898208e-7	6.154350859153741e-4	1	LAS1L,RPUSD1,TSR3,UTP18,TFB1M,RPL26L1,NOP16,MRTO4,NOP58,USP36,RIOK2,WDR3,WDR18,THUMPD1,RRP15,NLE1,EXOSC7,EXOSC5,MRPL22,XPO1,DIS3,RPS5,WBP11,RRN3,DIMT1,NOP14,DDX18,XRN2,RPL6,ESF1,RPLP0,PES1,SNU13,DDX17,RPL3,MTG2,NOP56,RBFA,RIOK3,SUV39H1,ERI1,PIH1D1,ERCC2,POP4,RPS16,FBL,RPS19,DDX49,GTPBP10,EXOSC3,NPM3,GTPBP4,NUP88,C1QBP,FTSJ3,UTP6,GAR1,FRG1,KRR1,NOP2,PAK1IP1,MDN1,BYSL,DROSHA,BRIX1,RPL24,RRP9,RPS15,…	HEATR1,RRP36,RRNAD1,BTRC	THUMPD1,EXOSC5,DDX18,SNU13,MTG2,DDX49,GTPBP4,FTSJ3,BRIX1,NSUN4,FASTKD2,RCL1,DDX54,RPS10,SBDS,EMG1,NOL11,RRP8,NOM1,RPL7,TFB2M,WDR43,UTP15,RPUSD2,TRMT61B,RSL1D1,ZNF622,NSUN3,EXOSC4,DDX3X,EIF6,DDX52
GO_RIBOSOME_ASSEMBLY	GO:0042255	53	Down	2.2503664699279787e-6	0.0032375727591281963	1	MRTO4,NLE1,MRPL22,RPS5,RPL6,RPLP0,RPL3,RPS19,C1QBP,NOP2,MDN1,BRIX1,RPL24,RPS15,NSUN4,FASTKD2,MTERF4,MRPS2,RPL5,RPS10,MRPS7,SBDS,PPAN,DHX30,ERAL1,NIP7,RSL24D1,RPL11,EIF2A,ABT1,RPL10,MTERF3,RPS14,RPSA,RPL38,MRPL11,RPS27,RRS1,NPM1,MRPS11,DDX28,RPS27L,RRP7A,RPF2,RPL12,RPL23A,DDX3X,RPS28,PWP2,EIF6,MRPL20,MPV17L2,BOP1		BRIX1,NSUN4,FASTKD2,RPS10,SBDS,DDX3X,EIF6
GO_RRNA_METABOLIC_PROCESS	GO:0016072	203	Down	2.3853062608019836e-6	0.0032375727591281963	2	LAS1L,RPUSD1,TSR3,UTP18,TFB1M,MRTO4,NOP58,USP36,RIOK2,WDR3,WDR18,THUMPD1,RRP15,EXOSC7,EXOSC5,DIS3,WBP11,DIMT1,NOP14,DDX18,XRN2,ESF1,PES1,SNU13,DDX17,NOP56,RBFA,RIOK3,SUV39H1,ERI1,PIH1D1,ERCC2,POP4,RPS16,FBL,RPS19,DDX49,EXOSC3,NPM3,GTPBP4,FTSJ3,UTP6,GAR1,FRG1,KRR1,NOP2,MDN1,BYSL,DROSHA,XRN1,RRP9,RPS15,WDR75,NOL10,RPF1,ZNHIT6,EBNA1BP2,ERI3,NSUN4,HEATR1,FCF1,RCL1,WDR55,EXOSC8,UTP20,MTERF4,RPL5,DDX54…	HEATR1,RRP36,RRNAD1,BTRC	THUMPD1,EXOSC5,DDX18,SNU13,DDX49,GTPBP4,FTSJ3,NSUN4,RCL1,DDX54,SBDS,EMG1,NOL11,RRP8,RPL7,TFB2M,WDR43,UTP15,RPUSD2,TRMT61B,RSL1D1,NSUN3,EXOSC4,DDX52
GO_MATURATION_OF_LSU_RRNA	GO:0000470	21	Down	2.6127411702536847e-6	0.0032375727591281963	1	LAS1L,DDX18,PES1,SNU13,GTPBP4,FTSJ3,ZNHIT6,RPL35,WDR12,URB1,NHP2,RPL7L1,RPL7,RPL7A,NOL9,MRPL1,RSL1D1,RPF2,RPL10A,BOP1,ZNHIT3		DDX18,SNU13,GTPBP4,FTSJ3,RPL7,RSL1D1
GO_MITOCHONDRIAL_TRANSLATION	GO:0032543	132	Down	2.6137562640970365e-6	0.0032375727591281963	2	LARS2,MRPS10,MRPL43,GATB,MRPS35,MRPS24,IARS2,MRPS34,MRPL22,NOA1,MTIF2,MRPL28,MRPS33,MRPS18A,ALKBH1,UQCC1,MTG2,CDK5RAP1,MRPS31,EARS2,SARS2,MRPL4,MRPL32,C1QBP,MRPL27,MRPL51,MTRF1L,MRPL18,MRPL2,MRPS30,MRPS27,MRPL3,MRPL19,MRPL37,WARS2,MRPS15,NSUN4,DARS2,FASTKD2,MRPS14,MTRF1,MTIF3,MTERF4,MRPS2,TSFM,FASTKD3,AARS2,MRPS7,MRPS26,MRPS12,MRPL34,QRSL1,MRPS25,PTCD3,MRPL35,ERAL1,DAP3,MRPS36,MRPL44,MRPS9,MRPL47…	MRPL51,MRPL17	MRPS10,MTIF2,UQCC1,MTG2,NSUN4,FASTKD2,TSFM,QRSL1,MRPS9,RARS2,MRPS28,GFM1,MRPL57,NSUN3,GADD45GIP1,NGRN,MRPL30,MRPL40,MRPL38,MRPS17
GO_RRNA_MODIFICATION	GO:0000154	29	Down	5.434645107391465e-6	0.005354385127571001	1	RPUSD1,TSR3,TFB1M,THUMPD1,DIMT1,FBL,FTSJ3,GAR1,NOP2,NSUN4,MTERF4,EMG1,METTL16,NSUN5,DKC1,NAT10,RRNAD1,NAF1,NHP2,TFB2M,RPUSD2,ZCCHC4,METTL15,TRMT61B,TRMT112,NSUN3,NOP10,FDXACB1,MRM1	RRNAD1	THUMPD1,FTSJ3,NSUN4,EMG1,TFB2M,RPUSD2,TRMT61B,NSUN3
GO_MITOCHONDRIAL_GENE_EXPRESSION	GO:0140053	156	Down	5.763600783176535e-6	0.005354385127571001	2	ELAC2,LARS2,TRIT1,MRPS10,MRPL43,GATB,MRPS35,MRPS24,IARS2,HSD17B10,TRNT1,MRPS34,MRPL22,NOA1,MTIF2,MRPL28,MRPS33,MRPS18A,POLRMT,ALKBH1,UQCC1,MTG2,CDK5RAP1,MRPS31,EARS2,SARS2,MRPL4,MRPL32,TFAM,C1QBP,MRPL27,MRPL51,MTRF1L,MRPL18,MRPL2,MRPS30,MRPS27,MRPL3,MRPL19,MRPL37,WARS2,MRPS15,NSUN4,DARS2,FASTKD2,FOXO3,MRPS14,MTRF1,MTERF2,MTIF3,MTERF4,MRPS2,TSFM,FASTKD3,AARS2,MRPS7,MRPS26,TRMT5,MTERF1,MRPS12,MRPL3…	TFAM,MRPL51,MRPL17	MRPS10,MTIF2,UQCC1,MTG2,NSUN4,FASTKD2,TSFM,QRSL1,MRPS9,TBRG4,RARS2,MRPS28,TFB2M,GFM1,TRMT61B,MRPL57,NSUN3,GADD45GIP1,NGRN,MRPL30,MRPL40,MRPL38,MRPS17
GO_VALINE_METABOLIC_PROCESS	GO:0006573	5	Down	8.477958568520136e-6	0.007000909786804629	2	BCAT2,HIBADH,ALDH6A1,ACAD8,HIBCH		HIBADH,ALDH6A1,ACAD8,HIBCH
GO_ESTABLISHMENT_OF_PROTEIN_LOCALIZATION_TO_ENDOPLASMIC_RETICULUM	GO:0072599	109	Down	1.1218789258781872e-5	0.008337804177126687	3	SEC62,RPS20,SEC63,HSPA5,SEC61A1,RPL18,TRAM2,SEC61A2,TRAM1,RPL31,RPS5,RAB10,RPL6,RPLP0,RPL3,PMM1,SRP54,CHMP4B,SGTA,RPS16,RPS19,RPL18A,SEC61B,RPL28,RPL19,RPL34,RPS13,RPS12,RPL24,SSR3,SPCS1,RPS15,RAB3GAP1,RPL22,RPS25,SPCS2,RAB3GAP2,RPL21,RPL5,RPS10,RPL23,SPCS3,RPS4Y1,RPL36,RPL27,SEC61G,RPS15A,RPL35,RPS6,RPLP1,RPS24,SRP14,PMM2,RPS2,RPS11,RPL13A,RPL11,RPS8,SRP9,RPS27A,RPL32,RPS3A,RPL37,RPL10,RPL7,RPL7…	SEC61A2,CHMP4B,RPS29	SGTA,RPS10,RPL7,SRP68,UBA52,CHMP4A
GO_COTRANSLATIONAL_PROTEIN_TARGETING_TO_MEMBRANE	GO:0006613	98	Down	1.5248915237552935e-5	0.009892411678402017	3	SEC62,RPS20,SEC63,SEC61A1,RPL18,TRAM2,SEC61A2,TRAM1,RPL31,RPS5,RPL6,RPLP0,RPL3,SRP54,RPS16,RPS19,RPL18A,SEC61B,RPL28,RPL19,RPL34,RPS13,RPS12,RPL24,SSR3,RPS15,RPL22,RPS25,RPL21,RPL5,RPS10,SSR1,RPL23,RPS4Y1,RPL36,RPL27,RPS15A,RPL35,RPS6,RPLP1,RPS24,SRP14,RPS2,RPS11,RPL13A,RPL11,RPS8,SRP9,RPS27A,RPL32,RPS3A,RPL37,RPL10,RPL7,RPL7A,RPS3,SRP19,RPL30,ZFAND2B,RPL8,RPL26,RPL29,SSR2,RPL9,RPS14,RPL27A,RPL13…	SEC61A2,RPS29	RPS10,RPL7,SRP68,UBA52
GO_TRANSLATIONAL_ELONGATION	GO:0006414	124	Down	1.597267762928205e-5	0.009892411678402017	2	MRPS10,MRPL43,MRPS35,MRPS24,MRPS34,MRPL22,MRPL28,MRPS33,MRPS18A,GTPBP1,ALKBH1,MRPS31,EEF2K,EEF1D,MRPL4,MRPL32,CPEB3,MRPL27,DPH1,SEPSECS,MRPL51,MRPL18,HBS1L,MRPL2,MRPS30,MRPS27,ABTB1,MRPL3,EEF1B2,MRPL19,MRPL37,MRPS15,DPH5,MRPS14,MRPS2,TSFM,MRPS7,MRPS26,MRPS12,MRPL34,MRPS25,PTCD3,MRPL35,EEFSEC,EIF5A,ERAL1,DAP3,DPH2,MRPS36,DPH6,MRPL44,MRPS9,MRPL47,MRPL50,CPEB2,MRPL15,RPLP1,SECISBP2L,EIF4A3,MRPL24,MR…	MRPL51,MRPL17,GTPBP2	MRPS10,DPH1,ABTB1,TSFM,MRPS9,MRPS28,USP16,NEMF,GFM1,MRPL57,GADD45GIP1,MRPL30,MRPL40,MRPL38,MRPS17,EEF1G
GO_REGULATION_OF_CHROMOSOME_SEGREGATION	GO:0051983	89	Up	2.461265387687142e-5	0.014070864893300648	4	MAD1L1,CDC27,ZNF207,DDX11,TACC3,CUL3,SPDL1,TPR,ANAPC4,PUM2,RIOK2,WAPL,SIRT2,CSNK2A2,CDC42,RAD18,TRIP13,SPAG5,NDC80,ATRX,ZW10,ANAPC5,CDC6,CDC23,KLHL22,CSNK2A1,NAA10,CTCF,ANAPC15,FBXO5,TTK,IK,ECT2,TTL,SFPQ,MAD2L2,CDC20,NEK2,CENPF,NEK6,SLF2,DUSP1,XRCC3,PCID2,BECN1,DLGAP5,PSMG2,KNSTRN,SLF1,CCNB1,PUM1,APC,USP44,CDK5RAP2,NUMA1,CENPE,RB1,ANAPC11,KIF2C,DYNC1LI1,CDCA5,HDAC8,MKI67,ATM,ANAPC1,HNRNPU,BUB3,NS…	DDX11,CUL3,SPDL1,ANAPC4,PUM2,TRIP13,SPAG5,CTCF,TTK,ECT2,TTL,SFPQ,NEK2,DLGAP5,KNSTRN,CENPE,RB1,KIF2C,BUB1B,MAD2L1,PLK1,BUB1,RMI2,RCC2,DYNC1H1	NAA10,PCID2
GO_NUCLEAR_CHROMOSOME_SEGREGATION	GO:0098813	197	Up	3.2733101023575234e-5	0.016945279182986255	4	MAD1L1,CDC27,ZNF207,NCAPD2,AKAP8L,DDX11,TACC3,NCAPH2,CENPQ,CUL3,TUBG2,SPDL1,PHF23,TPR,ANAPC4,RIOK2,NDC1,WAPL,STAG3,SIRT2,CDC42,TRIP13,SMC1A,MLH1,SPAG5,TOP2B,KIF22,NDC80,PIBF1,PDS5B,CHMP2B,ATRX,SEH1L,CHMP5,ZW10,ANAPC5,KIF4A,CDC6,CDC23,KLHL22,HIRA,CCNB1IP1,REC8,CHMP4B,FAM83D,STAG2,NAA10,CTCF,RAB11A,AKAP8,CCNE1,PPP2R1A,SMC3,RAD51C,KPNB1,FBXW7,NCAPG,ANAPC15,FBXO5,TTK,IK,SMC4,ECT2,TTL,ACTR3,PHF13,SFPQ…	NCAPD2,DDX11,CUL3,SPDL1,ANAPC4,NDC1,TRIP13,SPAG5,KIF22,KIF4A,CHMP4B,FAM83D,CTCF,NCAPG,TTK,ECT2,TTL,SFPQ,NEK2,KIF14,NCAPH,KIF18A,PDS5A,DLGAP5,KNSTRN,PSRC1,CDCA8,KIF23,CENPE,RB1,KIF2C,NUF2,INCENP,NCAPD3,BUB1B,MAD2L1,PLK1,BUB1,RMI2,RMI1,RCC2,KIF18B,SYCP2,DYNC1H1,PRC1,SYCE1L	NAA10,PCID2,TERF1,PINX1,CHMP4A
GO_PROTEIN_LOCALIZATION_TO_ENDOPLASMIC_RETICULUM	GO:0070972	128	Down	3.420064420678066e-5	0.016945279182986255	3	SEC62,RPS20,SEC63,HSPA5,SEC61A1,RPL18,TRAM2,SEC61A2,TRAM1,RPL31,BCAP29,RPS5,RAB10,PPP1R15A,RPL6,RPLP0,RPL3,PMM1,SRP54,CHMP4B,VAPA,SGTA,RPS16,RPS19,KDELR1,RPL18A,SEC61B,GBF1,RPL28,RPL19,RPL34,RPS13,RPS12,RPL24,SSR3,SPCS1,RPS15,RTN4,RAB3GAP1,RPL22,RPS25,SPCS2,ANKRD13C,RAB3GAP2,RPL21,RPL5,RPS10,RPL23,SPCS3,RPS4Y1,RPL36,RPL27,SEC61G,RPS15A,UBAC2,OS9,KDELR2,RPL35,RPS6,RPLP1,RPS24,SRP14,PMM2,RPS2,RPS11…	SEC61A2,CHMP4B,ANKRD13C,RPS29	SGTA,RPS10,OS9,KDELR2,RPL7,SRP68,UBA52,CHMP4A
GO_MESENDODERM_DEVELOPMENT	GO:0048382	6	Up	3.877451425091389e-5	0.017270516781079912	5	BMPR1A,SMAD4,SSBP3,EOMES,ZFP36L1,LDB1	BMPR1A,SSBP3,LDB1
GO_RRNA_METHYLATION	GO:0031167	19	Down	3.950468047340669e-5	0.017270516781079912	1	TFB1M,DIMT1,FBL,FTSJ3,NOP2,NSUN4,MTERF4,EMG1,METTL16,NSUN5,RRNAD1,TFB2M,ZCCHC4,METTL15,TRMT61B,TRMT112,NSUN3,FDXACB1,MRM1	RRNAD1	FTSJ3,NSUN4,EMG1,TFB2M,TRMT61B,NSUN3
GO_MEIOTIC_CELL_CYCLE	GO:0051321	137	Up	4.8131374312517055e-5	0.019872909660590375	6	NCAPD2,ERCC1,UBR2,NCAPH2,TUBG2,NSUN2,YTHDC2,RAD51,NDC1,WAPL,ASPM,STAG3,SIRT2,TRIP13,SMC1A,RBM7,MLH1,TOP2B,ATRX,RAD54L,ZW10,AURKA,SUN2,MYH9,CCNB1IP1,REC8,CDC25B,RBBP8,STAG2,NBN,CCNE1,FZR1,PPP2R1A,LFNG,SPIN1,SMC3,RAD51C,PRKAR1A,FBXO5,TTK,MSH3,RAD1,RAD50,PPP2CA,SMC4,ACTR3,MSH6,CDC20,NEK2,UBE2B,MLH3,DUSP1,MASTL,NCAPH,MND1,KIF18A,CDK2,CKS2,KLHDC3,EREG,TUBGCP3,HSPA2,TUBGCP6,LIF,TUBGCP2,TUBG1,PSMC3IP,TO…	NCAPD2,UBR2,NDC1,TRIP13,SUN2,TTK,NEK2,NCAPH,MND1,KIF18A,TUBGCP3,BRCA2,NUF2,NCAPD3,BUB1B,CDC25C,PLK1,BUB1,ZNF318,C11orf80,RMI1,SYCP2,SYCE1L	RBM7,TERF1,YTHDF2
GO_MITOCHONDRIAL_TRANSLATIONAL_TERMINATION	GO:0070126	88	Down	5.156470321920246e-5	0.0201699407539533	2	MRPS10,MRPL43,MRPS35,MRPS24,MRPS34,MRPL22,MRPL28,MRPS33,MRPS18A,MRPS31,MRPL4,MRPL32,MRPL27,MRPL51,MTRF1L,MRPL18,MRPL2,MRPS30,MRPS27,MRPL3,MRPL19,MRPL37,MRPS15,MRPS14,MTRF1,MRPS2,MRPS7,MRPS26,MRPS12,MRPL34,MRPS25,PTCD3,MRPL35,ERAL1,DAP3,MRPS36,MRPL44,MRPS9,MRPL47,MRPL50,MRPL15,MRPL24,MRPL9,MRPS5,MRPS28,MRRF,MRPL49,MRPL39,OXA1L,MRPL17,MRPL10,MRPL55,MRPS18C,GFM2,MRPL16,MRPL1,MRPL36,MRPL13,CHCHD1,MRP…	MRPL51,MRPL17	MRPS10,MRPS9,MRPS28,MRPL57,GADD45GIP1,MRPL30,MRPL40,MRPL38,MRPS17
GO_NCRNA_PROCESSING	GO:0034470	335	Down	5.6414088613061766e-5	0.020963475328613753	2	LAS1L,ELAC2,RPUSD1,TSR3,UTP18,TFB1M,NSUN2,METTL1,TRIT1,MRTO4,NOP58,USP36,RIOK2,TARBP1,WDR3,WDR18,ADAT1,TRMT11,THUMPD1,RRP15,FTSJ1,CPSF1,HSD17B10,TRNT1,EXOSC7,EXOSC5,DDX1,DIS3,WBP11,DIMT1,SEPHS1,SRRT,NOP14,METTL2A,DDX18,XRN2,ESF1,TRMT6,PUS7,OSGEP,AGO1,PES1,SNU13,DDX17,RTCB,TRMU,ALKBH1,DICER1,NOP56,CDK5RAP1,RBFA,RIOK3,CSTF2,SUV39H1,INTS6,USB1,MTFMT,INTS9,POP1,INTS10,ERI1,PIH1D1,ERCC2,TRMT1,POP4,RPS…	DUS4L,INTS2,HEATR1,AGO2,RRP36,RRNAD1,ADAR,BTRC,FAM98B	METTL1,THUMPD1,EXOSC5,DDX18,TRMT6,PUS7,SNU13,TRMU,DDX49,GTPBP4,FTSJ3,PUS3,NSUN4,RCL1,DDX54,SBDS,EMG1,NOL11,RRP8,TRMO,RPL7,INTS4,TRMT44,TFB2M,PUS10,TYW5,WDR43,UTP15,RPUSD2,TRMT61B,RSL1D1,ZBTB8OS,NSUN3,EXOSC4,DDX52
GO_MITOTIC_SPINDLE_ORGANIZATION	GO:0007052	95	Up	7.031212485207353e-5	0.024883795804790977	1	PKD1,ZNF207,TACC3,SPAST,TUBG2,PARP3,TPR,MAP4,RHOA,KIF2A,SMC1A,CLASP1,WDR62,NDC80,PIBF1,CHMP2B,CHMP5,AURKA,TPX2,BIRC5,KIF4A,AAAS,EFHC1,SUN2,MYBL2,RAE1,KIF3B,CHMP4B,CEP192,STAG2,RAB11A,ARHGEF10,FSD1,BCCIP,SMC3,KPNB1,CEP126,TTK,WRAP73,TBCE,CDC20,STMN1,NEK2,STAG1,VPS4B,GPSM2,STIL,MSTO1,SBDS,CHMP2A,CHMP1A,TUBG1,RAN,CCNB1,PSRC1,BORA,NUMA1,KIF23,KIF11,CENPE,CLTC,NUF2,PLK2,TACC1,SPC25,HNRNPU,CCSAP,PCNT,R…	KIF4A,SUN2,CHMP4B,TTK,NEK2,GPSM2,PSRC1,KIF23,KIF11,CENPE,NUF2,SPC25,PLK1,CHEK2,FLNA,DYNC1H1,PRC1	SBDS
GO_MEIOTIC_CELL_CYCLE_PHASE_TRANSITION	GO:0044771	3	Up	8.06744893899565e-5	0.027253309324825305	6	CDC25B,TTK,CDC25C	TTK,CDC25C
GO_MATURE_RIBOSOME_ASSEMBLY	GO:0042256	5	Down	8.843681545155783e-5	0.02765910156959365	1	C1QBP,NSUN4,SBDS,DDX3X,EIF6		NSUN4,SBDS,DDX3X,EIF6
GO_RIBONUCLEOPROTEIN_COMPLEX_BIOGENESIS	GO:0022613	383	Down	8.931895017091597e-5	0.02765910156959365	1	LAS1L,RBM5,GCFC2,RPUSD1,LUC7L,TSR3,UTP18,STRAP,TFB1M,RPL26L1,GEMIN8,NOP16,CELF2,MRTO4,NOP58,USP36,RIOK2,SFSWAP,DDX20,WDR3,WDR18,THUMPD1,RRP15,NLE1,CLNS1A,SART3,EXOSC7,XAB2,EXOSC5,DDX1,HSP90AA1,MRPL22,GEMIN5,XPO1,DIS3,NUFIP1,RPS5,YTHDC1,WBP11,EIF3I,RRN3,DIMT1,NOP14,DDX18,XRN2,RPL6,ESF1,RPLP0,GEMIN2,AGO1,SRPK1,HSP90AB1,SF3A1,SNRPD3,PES1,EIF3L,SNU13,DDX17,RPL3,EIF3D,PRMT5,SRSF5,EIF5,DICER1,PRPF6,MTG…	CELF2,EIF3J,HEATR1,AGO2,RRP36,PRMT7,TXNL4A,RRNAD1,ADAR,BTRC,NUDT21	THUMPD1,SART3,EXOSC5,DDX18,HSP90AB1,SNU13,EIF5,MTG2,DDX49,GTPBP4,FTSJ3,BRIX1,NSUN4,FASTKD2,RCL1,COIL,DDX54,RPS10,SBDS,EMG1,NOL11,RRP8,TGS1,EIF2D,NOM1,RPL7,TFB2M,WDR43,UTP15,RPUSD2,SNUPN,TRMT61B,RSL1D1,ZNF622,NSUN3,EXOSC4,DDX3X,ISY1,EIF6,DDX52
GO_SISTER_CHROMATID_SEGREGATION	GO:0000819	159	Up	1.0971286507183195e-4	0.0326154405285542	1	MAD1L1,CDC27,ZNF207,NCAPD2,AKAP8L,DDX11,TACC3,NCAPH2,CUL3,TUBG2,SPDL1,PHF23,TPR,ANAPC4,RIOK2,WAPL,STAG3,TRIP13,SMC1A,SPAG5,TOP2B,KIF22,NDC80,PIBF1,PDS5B,CHMP2B,ATRX,SEH1L,CHMP5,ZW10,ANAPC5,KIF4A,CDC6,CDC23,KLHL22,HIRA,REC8,CHMP4B,STAG2,NAA10,CTCF,RAB11A,AKAP8,PPP2R1A,SMC3,RAD51C,KPNB1,FBXW7,NCAPG,ANAPC15,FBXO5,TTK,IK,SMC4,PHF13,SFPQ,MAD2L2,CDC20,NEK2,NSL1,CENPF,STAG1,KIF14,NEK6,VPS4B,SLF2,DUSP1,N…	NCAPD2,DDX11,CUL3,SPDL1,ANAPC4,TRIP13,SPAG5,KIF22,KIF4A,CHMP4B,CTCF,NCAPG,TTK,SFPQ,NEK2,KIF14,NCAPH,KIF18A,PDS5A,DLGAP5,KNSTRN,PSRC1,CDCA8,KIF23,CENPE,RB1,KIF2C,NUF2,INCENP,NCAPD3,BUB1B,MAD2L1,PLK1,BUB1,RMI2,KIF18B,PRC1	NAA10,PCID2,PINX1,CHMP4A
GO_POSITIVE_REGULATION_OF_SPINDLE_ASSEMBLY	GO:1905832	4	Up	1.2520569580682153e-4	0.03578956658601145	1	SPAG5,GPSM2,NUMA1,DYNC1H1	SPAG5,GPSM2,DYNC1H1
GO_ER_TO_GOLGI_CERAMIDE_TRANSPORT	GO:0035621	3	Up	1.5785301014793795e-4	0.04345050264516573	3	PLEKHA8,PLEKHA3,SGPP1	PLEKHA8,PLEKHA3,SGPP1
GO_RNA_METHYLATION	GO:0001510	69	Down	1.7621926938383314e-4	0.04677362893073743	2	TFB1M,NSUN2,METTL1,TARBP1,TRMT11,FTSJ1,HSD17B10,DIMT1,METTL2A,TRMT6,TRMT2A,PCIF1,RNMT,TRMT1,FBL,CBLL1,TRDMT1,FTSJ3,NOP2,THADA,NSUN4,TRMT1L,MTERF4,TRMT13,ZC3H13,METTL8,EMG1,TRMT5,METTL16,GTPBP3,NSUN5,THUMPD3,MTO1,TRMO,CMTR1,TGS1,ALKBH8,THUMPD2,RRNAD1,TRMT10A,METTL14,WTAP,MEPCE,TRMT44,WDR4,TYW3,HENMT1,RBM15,TFB2M,METTL2B,TRMT10B,METTL3,TRMT61A,ZCCHC4,LCMT2,METTL15,TRMT61B,TRMT112,TRMT10C,NSUN3,CMTR…	RRNAD1,RBM15B	METTL1,TRMT6,FTSJ3,NSUN4,EMG1,TRMO,TGS1,TRMT44,TFB2M,TRMT61B,NSUN3
