## Extended Data Table 7 for "An integrated cell atlas of the human lung in health and disease": Interstitial_M╧å_perivascular-age-GO_BP-Total.tsv

GeneSet	GOID	NGenes	Direction	PValue	FDR	Cluster	Genes	DEUp	DEDown
GO_COTRANSLATIONAL_PROTEIN_TARGETING_TO_MEMBRANE	GO:0006613	98	Down	1.1210759833660138e-21	8.307173036742162e-18	1	SEC62,RPS20,SEC63,SEC61A1,RPL18,TRAM2,SEC61A2,TRAM1,RPL31,RPS5,RPL6,RPLP0,RPL3,SRP54,RPS16,RPS19,RPL18A,SEC61B,RPL28,RPL19,RPL34,RPS13,RPS12,RPL24,SSR3,RPS15,RPL22,RPS25,RPL21,RPL5,RPS10,SSR1,RPL23,RPS4Y1,RPL36,RPL27,RPS15A,RPL35,RPS6,RPLP1,RPS24,SRP14,RPS2,RPS11,RPL13A,RPL11,RPS8,SRP9,RPS27A,RPL32,RPS3A,RPL37,RPL10,RPL7,RPL7A,RPS3,SRP19,RPL30,ZFAND2B,RPL8,RPL26,RPL29,SSR2,RPL9,RPS14,RPL27A,RPL13…		RPS16,RPL18A,RPL28,RPS13,RPS12,RPL24,RPL22,RPL35,RPS11,RPS27A,RPL32,RPL29,RPL38,RPL37A,RPL12,UBA52
GO_ESTABLISHMENT_OF_PROTEIN_LOCALIZATION_TO_ENDOPLASMIC_RETICULUM	GO:0072599	109	Down	9.9295942577856e-20	3.6789146725095645e-16	1	SEC62,RPS20,SEC63,HSPA5,SEC61A1,RPL18,TRAM2,SEC61A2,TRAM1,RPL31,RPS5,RAB10,RPL6,RPLP0,RPL3,PMM1,SRP54,CHMP4B,SGTA,RPS16,RPS19,RPL18A,SEC61B,RPL28,RPL19,RPL34,RPS13,RPS12,RPL24,SSR3,SPCS1,RPS15,RAB3GAP1,RPL22,RPS25,SPCS2,RAB3GAP2,RPL21,RPL5,RPS10,RPL23,SPCS3,RPS4Y1,RPL36,RPL27,SEC61G,RPS15A,RPL35,RPS6,RPLP1,RPS24,SRP14,PMM2,RPS2,RPS11,RPL13A,RPL11,RPS8,SRP9,RPS27A,RPL32,RPS3A,RPL37,RPL10,RPL7,RPL7…		RPS16,RPL18A,RPL28,RPS13,RPS12,RPL24,RPL22,RPL35,RPS11,RPS27A,RPL32,RPL29,RPL38,RPL37A,RPL12,UBA52
GO_NUCLEAR_TRANSCRIBED_MRNA_CATABOLIC_PROCESS_NONSENSE_MEDIATED_DECAY	GO:0000184	118	Down	2.9927505329401315e-18	7.392093816362124e-15	2	UPF1,RPS20,RPL18,SMG6,PABPC1,RPL31,RPS5,RPL6,RPLP0,RPL3,GSPT1,EIF3E,RPS16,RPS19,PPP2R1A,RPL18A,SMG9,RPL28,RPL19,CASC3,RPL34,RPS13,MAGOHB,RPS12,PPP2CA,RPL24,NCBP2,EIF4G1,RPS15,RPL22,SMG7,RPS25,ETF1,RPL21,RPL5,RPS10,UPF3B,RPL23,RPS4Y1,RPL36,HELZ2,RPL27,CTIF,RPS15A,DHX34,NCBP1,RPL35,RPS6,RPLP1,RPS24,PARN,RPS2,EIF4A3,RPS11,RPL13A,RPL11,RPS8,RPS27A,RPL32,RPS3A,RPL37,RPL10,RPL7,RPL7A,RPS3,DCP1B,UPF2,NB…		RPS16,RPL18A,RPL28,RPS13,RPS12,RPL24,RPL22,RPL35,RPS11,RPS27A,RPL32,RPL29,RPL38,RPL37A,RPL12,UBA52
GO_PROTEIN_LOCALIZATION_TO_ENDOPLASMIC_RETICULUM	GO:0070972	128	Down	4.1942503665092524e-15	7.76984880395839e-12	1	SEC62,RPS20,SEC63,HSPA5,SEC61A1,RPL18,TRAM2,SEC61A2,TRAM1,RPL31,BCAP29,RPS5,RAB10,PPP1R15A,RPL6,RPLP0,RPL3,PMM1,SRP54,CHMP4B,VAPA,SGTA,RPS16,RPS19,KDELR1,RPL18A,SEC61B,GBF1,RPL28,RPL19,RPL34,RPS13,RPS12,RPL24,SSR3,SPCS1,RPS15,RTN4,RAB3GAP1,RPL22,RPS25,SPCS2,ANKRD13C,RAB3GAP2,RPL21,RPL5,RPS10,RPL23,SPCS3,RPS4Y1,RPL36,RPL27,SEC61G,RPS15A,UBAC2,OS9,KDELR2,RPL35,RPS6,RPLP1,RPS24,SRP14,PMM2,RPS2,RPS11…	KDELR1,MIA3	RPS16,RPL18A,RPL28,RPS13,RPS12,RPL24,RPL22,KDELR2,RPL35,RPS11,RPS27A,RPL32,RPL29,RPL38,RPL37A,RPL12,UBA52
GO_PROTEIN_TARGETING_TO_MEMBRANE	GO:0006612	163	Down	1.2234102269762324e-10	1.8130939563787765e-7	1	SEC62,RPS20,FYN,ZDHHC6,SEC63,PEX3,HSPA5,SEC61A1,RPL18,TRAM2,SEC61A2,TRAM1,RPL31,RPS5,RPL6,RPLP0,MICALL1,RPL3,MIEF1,SRP54,CHMP4B,ZDHHC2,SGTA,RPS16,AKT2,RPS19,RPL18A,SEC61B,RPL28,RPL19,RPL34,RPS13,C2CD5,RPS12,RPL24,SSR3,RPS15,ICMT,RPL22,RPS25,ITGB1BP1,PEX16,RPL21,RPL5,VAMP7,RPS10,SSR1,RPL23,RAB3IP,RPS4Y1,RPL36,RPL27,EXOC4,INPP5K,RPS15A,ZDHHC4,RTP4,RPL35,RPS6,SDCBP,RPLP1,RPS24,PEX5,VPS37B,SRP14,RPS2…	NCF1,ZDHHC1,GDI1	RPS16,RPL18A,RPL28,RPS13,RPS12,RPL24,RPL22,RPL35,RPS11,RPS27A,RPL32,STOM,RPL29,RPL38,ZDHHC20,RPL37A,RPL12,UBA52
GO_TRANSLATIONAL_INITIATION	GO:0006413	179	Down	2.1371805406232042e-10	2.639417967669657e-7	2	DHX33,RPS20,TPR,EIF2AK2,EIF4B,RPL18,DHX29,PABPC1,EIF2B3,NCK2,RPL31,EIF4G3,DDX1,RPS5,EIF3I,MTIF2,EIF2AK1,PPP1R15A,RPL6,RPLP0,EIF3L,RPL3,EIF3D,ALKBH1,EIF5,FMR1,DNAJC3,MTFMT,EIF3J,EIF3E,RPS16,RPS19,RPL18A,HSPB1,EIF3B,EIF4H,EIF3A,RPL28,RPL19,RPS6KB1,RPL34,EIF4G2,RPS13,EIF2B1,RPS12,RPL24,NCBP2,EIF1B,EIF4G1,EIF2B4,RPS15,RPL22,RPS25,GLE1,EIF2B2,PAIP2,COPS5,KHDRBS1,RPL21,MTIF3,RPL5,AGO2,RPS10,MIF4GD,RPL2…	POLR2D	RPS16,RPL18A,RPL28,RPS13,RPS12,RPL24,RPL22,EIF3G,RPL35,RPS11,RPS27A,RPL32,RPL29,ABCE1,RPL38,EIF1AX,RPL37A,RPL12,UBA52
GO_VIRAL_GENE_EXPRESSION	GO:0019080	185	Down	7.914618170595272e-9	8.378188663444424e-6	2	POLR2J,RPS20,PTBP1,NUP160,POLR2B,TPR,RSF1,NDC1,CTDP1,RPL18,TAF11,NUP133,NUCKS1,RPL31,NUP37,CCNT2,RPS5,REST,SEH1L,RPL6,RPLP0,TFAP4,NUP50,AAAS,NUP188,POLR2E,SMARCB1,EIF3L,POLR2F,RPL3,EIF3D,EP300,SNW1,RAE1,NELFCD,NUP93,POLR2C,MON1B,RPS16,POLR2I,RPS19,RPL18A,USF2,EIF3B,TRIM14,EIF3A,RPL28,RPL19,NUP88,RPL34,RPS13,NUP98,NUP107,RPS12,NUP155,RPL24,SPCS1,RPS15,RPL22,HDAC1,RPS25,TRIM32,NUP43,TARDBP,ZNF639,R…	NUP50,POLR2D	RPS16,RPL18A,RPL28,RPS13,RPS12,RPL24,RPL22,EIF3G,RPL35,RPS11,RPS27A,RPL32,USF1,RPL29,RPL38,RPL37A,RPL12,UBA52
GO_NUCLEAR_TRANSCRIBED_MRNA_CATABOLIC_PROCESS	GO:0000956	192	Down	6.109041975143816e-8	5.658500129476959e-5	2	UPF1,RPS20,CSDE1,SAMD4A,MRTO4,THRAP3,RPL18,SMG6,PABPC1,RPL31,EXOSC7,MLH1,EXOSC5,TNRC6C,CNOT4,DIS3,RPS5,CNOT3,RPL6,RPLP0,TNRC6A,AGO1,RPL3,TNRC6B,GSPT1,EIF3E,RPS16,RPS19,PPP2R1A,RPL18A,SMG9,LSM5,EXOSC3,CPEB3,MTPAP,RPL28,RPL19,CASC3,DDX5,RPL34,DCPS,DDX6,RPS13,MAGOHB,CNOT2,RPS12,HBS1L,CNOT6,PPP2CA,XRN1,RPL24,NCBP2,EIF4G1,RPS15,RPL22,SMG7,RPS25,EXOSC8,ETF1,RPL21,RPL5,EXOSC9,AGO2,RPS10,CNOT1,UPF3B,RPL2…	MTPAP,POLR2D,DIS3L2,PELO,GTPBP2,PATL2	RPS16,RPL18A,RPL28,RPS13,RPS12,RPL24,RPL22,RPL35,RPS11,RPS27A,RPL32,RPL29,PATL1,RPL38,RPL37A,RPL12,UBA52
GO_CYTOPLASMIC_TRANSLATION	GO:0002181	90	Down	5.629169751971161e-7	4.6346830957895896e-4	2	RPL26L1,YBX3,RPL18,ZC3H15,FTSJ1,RPL31,EIF3I,RPL6,RPLP0,EIF3L,EIF3D,EIF5,FMR1,GSPT1,EIF3J,EIF3E,RPL18A,EIF3B,EIF3A,CPEB3,RPL19,DRG2,DPH1,RWDD1,CPEB4,RPL24,EIF4G1,RPL22,DPH5,ETF1,EIF2S2,RPL36,EIF2S3,EIF3G,UNK,DPH2,DPH6,DHX9,CPEB2,RPLP1,DENR,RPL13A,RPL11,EIF2D,RPL32,EIF3H,DPH7,EIF3M,DPH3,RPL30,EIF4A2,NCK1,RPL8,ZNF385A,EIF4A1,RPL26,RPL29,RPL22L1,RPL9,METTL3,EEF2,RPSA,CNBP,DNAJC24,RPS21,RPL38,RBM4,RPL…		RPL18A,RPL24,RPL22,EIF3G,RPL32,RPL29,RPL38
GO_ESTABLISHMENT_OF_PROTEIN_LOCALIZATION_TO_MEMBRANE	GO:0090150	256	Down	1.0532446540645104e-6	7.804542886618022e-4	1	BAD,AGK,SEC62,RPS20,FYN,BID,ZDHHC6,SEC63,PEX3,HSPA5,GOPC,VAMP3,SEC61A1,RPL18,CASP8,TRAM2,SEC61A2,TRAM1,GRIPAP1,VPS35,RPL31,NSF,HSP90AA1,RPS5,RAB10,BAX,RPL6,RPLP0,TIMM13,GGA1,MICALL1,TOMM22,RPL3,MIEF1,SAMM50,TIMM9,SRP54,ARFRP1,CHMP4B,UBL4A,GGA2,CSK,RAB11A,BMF,ZDHHC2,SGTA,PDCD5,RPS16,AKT2,BBC3,RPS19,RPL18A,SEC61B,MAPK8,RPL28,RPL19,YWHAE,RAB34,RPL34,RPS13,KRT18,C2CD5,RPS12,GOLPH3,TFDP2,RPL24,GORASP1…	BBS2,PREPL,OXA1L,NCF1,ZDHHC1,GDI1	RPS16,RPL18A,RPL28,RPS13,RPS12,RPL24,RPL22,RPL35,RPS11,TP53BP2,RPS27A,RPL32,STOM,RILPL2,RPL29,BCL2,RPL38,ZDHHC20,RPL37A,RPL12,UBA52
