## Extended Data Table 7 for "An integrated cell atlas of the human lung in health and disease": Interstitial_M╧å_perivascular-BMI-GO_BP-Total.tsv

GeneSet	GOID	NGenes	Direction	PValue	FDR	Cluster	Genes	DEUp	DEDown
GO_MRNA_TRANSCRIPTION_BY_RNA_POLYMERASE_II	GO:0042789	14	Up	1.4166614622001926e-7	0.0010381344766579165	1	SREBF1,HIF1A,SUPT6H,SRF,MED1,ZBTB1,ATF4,LMO2,TFCP2,ARNT,STAT3,DDIT3,FLNA,C5AR1	HIF1A,ARNT,STAT3,C5AR1
GO_MRNA_TRANSCRIPTION	GO:0009299	20	Up	2.801982393138776e-7	0.0010381344766579165	1	SREBF1,HIF1A,DDX5,SUPT6H,HIPK3,PPARD,SRF,EREG,MED1,ZBTB1,ATF4,LMO2,TFCP2,TP53,ARNT,STAT3,DDIT3,HSF1,FLNA,C5AR1	HIF1A,PPARD,ARNT,STAT3,C5AR1
GO_COTRANSLATIONAL_PROTEIN_TARGETING_TO_MEMBRANE	GO:0006613	98	Down	4.4368236531061465e-6	0.010958954423172181	2	SEC62,RPS20,SEC63,SEC61A1,RPL18,TRAM2,SEC61A2,TRAM1,RPL31,RPS5,RPL6,RPLP0,RPL3,SRP54,RPS16,RPS19,RPL18A,SEC61B,RPL28,RPL19,RPL34,RPS13,RPS12,RPL24,SSR3,RPS15,RPL22,RPS25,RPL21,RPL5,RPS10,SSR1,RPL23,RPS4Y1,RPL36,RPL27,RPS15A,RPL35,RPS6,RPLP1,RPS24,SRP14,RPS2,RPS11,RPL13A,RPL11,RPS8,SRP9,RPS27A,RPL32,RPS3A,RPL37,RPL10,RPL7,RPL7A,RPS3,SRP19,RPL30,ZFAND2B,RPL8,RPL26,RPL29,SSR2,RPL9,RPS14,RPL27A,RPL13…	RPL36A	RPS13,RPL22,RPS27A,RPL32,RPL10,RPL7,RPL14,RPL12,RPS4X
GO_INTERFERON_GAMMA_MEDIATED_SIGNALING_PATHWAY	GO:0060333	70	Up	6.827270127461345e-6	0.012647517911122142	3	NR1H3,CD44,IFNGR1,PIAS1,SP100,OAS1,ICAM1,HSP90AB1,JAK2,HCK,CDC37,OAS3,OAS2,TRIM38,STAT1,SUMO1,GBP1,TRIM25,NMI,MT2A,IRF1,MED1,IRF3,IRF5,NR1H2,TRIM21,PPARG,TRIM5,TRIM22,OASL,IRF4,PARP9,PML,NLRC5,IRF8,TP53,CAMK2D,CAMK2G,FCGR1A,IFNGR2,JAK1,GBP2,PRKCD,B2M,TRIM68,IRF2,PTAFR,TRIM8,PARP14,PTPN2,HLA-DQB1,CIITA,SOCS3,SOCS1,IRF7,HLA-DRB1,HLA-DQA1,FCGR1B,HLA-DRB5,HLA-DRA,HLA-E,HLA-G,HLA-F,IRF9,IFI30,HLA-DPB1…	ICAM1,OAS3,STAT1,MT2A,IRF1,FCGR1A,SOCS3
GO_POSITIVE_REGULATION_OF_VASCULAR_ENDOTHELIAL_GROWTH_FACTOR_RECEPTOR_SIGNALING_PATHWAY	GO:0030949	9	Up	1.1947450309814142e-5	0.01770612135914456	3	HIF1A,FLT1,PRKD2,GRB10,VEGFA,IL1B,ARNT,ITGA5,PRKCB	HIF1A,VEGFA,ARNT
GO_LEUKOCYTE_AGGREGATION	GO:0070486	9	Up	2.5962399789695594e-5	0.03206356374027406	4	CD44,STK10,NR4A3,IL1B,RAC2,S100A8,MSN,S100A9,SEMA4D	STK10
GO_BRANCHING_INVOLVED_IN_LABYRINTHINE_LAYER_MORPHOGENESIS	GO:0060670	8	Up	3.362107518340373e-5	0.03559030958700309	5	IL10,ADM,ST14,FZD5,SPINT1,SPINT2,GRB2,SOCS3	GRB2,SOCS3
GO_LABYRINTHINE_LAYER_MORPHOGENESIS	GO:0060713	11	Up	3.995856078605525e-5	0.035984590474528844	5	NCOA1,DNAJB6,IL10,ADM,ST14,FZD5,SPINT1,SPINT2,GRB2,SOCS3,ZFP36L1	GRB2,SOCS3,ZFP36L1
GO_ESTABLISHMENT_OF_PROTEIN_LOCALIZATION_TO_ENDOPLASMIC_RETICULUM	GO:0072599	109	Down	4.3705980333435844e-5	0.035984590474528844	2	SEC62,RPS20,SEC63,HSPA5,SEC61A1,RPL18,TRAM2,SEC61A2,TRAM1,RPL31,RPS5,RAB10,RPL6,RPLP0,RPL3,PMM1,SRP54,CHMP4B,SGTA,RPS16,RPS19,RPL18A,SEC61B,RPL28,RPL19,RPL34,RPS13,RPS12,RPL24,SSR3,SPCS1,RPS15,RAB3GAP1,RPL22,RPS25,SPCS2,RAB3GAP2,RPL21,RPL5,RPS10,RPL23,SPCS3,RPS4Y1,RPL36,RPL27,SEC61G,RPS15A,RPL35,RPS6,RPLP1,RPS24,SRP14,PMM2,RPS2,RPS11,RPL13A,RPL11,RPS8,SRP9,RPS27A,RPL32,RPS3A,RPL37,RPL10,RPL7,RPL7…	RPL36A	RPS13,RPL22,RPS27A,RPL32,RPL10,RPL7,RPL14,RPL12,RPS4X
