## Extended Data Table 7 for "An integrated cell atlas of the human lung in health and disease": Interstitial_M╧å_perivascular-sexfemale-GO_BP-Total.tsv

GeneSet	GOID	NGenes	Direction	PValue	FDR	Cluster	Genes	DEUp	DEDown
GO_REGULATION_OF_RNA_SPLICING	GO:0043484	112	Down	3.5713708934242326e-6	0.026463858320273564	1	RBM5,PTBP1,CLK1,CELF2,THRAP3,SFSWAP,U2AF2,JMJD6,DAZAP1,SART3,RBM7,MBNL3,YTHDC1,REST,RBM22,FUS,SRPK1,CIRBP,DDX17,SNW1,SRSF5,FMR1,PQBP1,RBM3,HNRNPL,SNRNP70,PRX,SETX,C1QBP,DDX5,ZPR1,PRPF19,RPS13,NUP98,SRSF9,SRSF3,KHDRBS2,CLK4,FAM172A,FXR1,NCL,SRSF7,TIA1,SRSF4,PTBP2,PRDX6,PTBP3,RBM25,KHDRBS1,HNRNPA2B1,SMU1,RBM19,SRSF6,AHNAK,RBM42,NSRP1,METTL16,FXR2,HABP4,RBM38,RBM17,SRPK2,ZC3H10,HNRNPA1,SRSF1,TRA2B,C…		RBM5,REST,RBM22,SETX,SRSF4,RBM25,SRSF1,PIK3R1,ZBTB7A,POLR2A
GO_POSITIVE_REGULATION_OF_RECEPTOR_SIGNALING_PATHWAY_VIA_STAT	GO:1904894	42	Down	7.663483020388073e-6	0.02839320459053781	2	FYN,IGF1,TNFRSF1A,PIBF1,AKR1B1,JAK2,OSM,CD40,ARL2BP,IL27RA,IL10RA,PRLR,HES1,PTK2B,FLT3,IL6ST,IL6,IL10,CYP1B1,PARP9,NOTCH1,IL18,MGAT5,ADIPOR1,IL6R,IL15,CD300A,STAT3,IL7R,PARP14,CRLF3,HCLS1,CSF1R,SOCS3,HSF1,SOCS1,HDAC2,TNF,IL10RB,LYN,PECAM1,CCL5		OSM,IL7R,CRLF3,HCLS1
GO_RNA_SPLICING	GO:0008380	383	Down	2.31163941199133e-5	0.047341622664048545	1	RBM5,KDM1A,POLR2J,GCFC2,LUC7L,AKAP8L,PTBP1,CLK1,AQR,STRAP,ZCCHC8,GEMIN8,POLR2B,CELF2,THOC3,THRAP3,CCAR1,SNRNP40,SFSWAP,U2AF2,SUGP2,DDX20,CDK13,YBX1,ELAVL1,DHX8,GPKOW,JMJD6,PABPC1,DAZAP1,CPSF1,CLNS1A,ZNF638,SART3,RBM7,GPATCH1,MBNL3,XAB2,SNRPA,THOC1,DDX1,GEMIN5,YTHDC1,PPIE,REST,WBP11,CHERP,RBM22,SRRT,SF3B2,KHSRP,FUS,PAPOLA,PDCD7,HNRNPC,GEMIN2,CWF19L1,SRPK1,CDC5L,HNRNPH3,CIRBP,HNRNPM,POLR2E,SF3A1,SN…	CDK13,GPATCH1,POLR2I,NOL3,TSEN2,USP49,SF3B5,SMN1,CLP1	RBM5,ZNF638,REST,RBM22,SF3A1,SETX,HSPA8,PRPF4B,USP4,NCBP2,SRSF4,SRSF11,RBM25,SMNDC1,WBP4,SYMPK,RBM39,SRRM1,PRPF38B,SRSF1,PRPF4,PIK3R1,SF1,SNRNP48,HNRNPA0,ZBTB7A,POLR2A,PRPF40A,UBL5,TAF15,CWC25
GO_REGULATION_OF_MRNA_PROCESSING	GO:0050684	117	Down	2.5555531802455356e-5	0.047341622664048545	1	RBM5,PAF1,CDK11A,PTBP1,ZC3H3,CELF2,THRAP3,SFSWAP,U2AF2,JMJD6,DAZAP1,SART3,RBM7,MBNL3,SNRPA,YTHDC1,REST,PAPOLA,SRPK1,CIRBP,DDX17,SNW1,SRSF5,ZC3H14,PABPN1,FMR1,RBM3,RNF40,HNRNPL,SNRNP70,CPEB3,C1QBP,DDX5,SUPT6H,PRPF19,NUP98,CPSF6,SRSF9,SRSF3,KHDRBS2,FAM172A,FXR1,NCBP2,NCL,SRSF7,TIA1,SRSF4,PRDX6,RBM25,KHDRBS1,HNRNPA2B1,SMU1,RBM19,SRSF6,RBM42,NSRP1,METTL16,FXR2,CCNT1,SAFB2,CCNB1,CDC73,RBM17,SRPK2,ZC3H…	CCNB1	RBM5,REST,NCBP2,SRSF4,RBM25,SRSF1,SAFB,ZBTB7A,ZFP36L1
