## Extended Data Table 7 for "An integrated cell atlas of the human lung in health and disease": Ionocyte-age-GO_BP-Total.tsv

GeneSet	GOID	NGenes	Direction	PValue	FDR	Cluster	Genes	DEUp	DEDown
GO_SOMATIC_MOTOR_NEURON_DIFFERENTIATION	GO:0021523	1	Down	5.182738257461081e-8	3.7948009521130034e-4	1	CLN8		CLN8
GO_REGULATION_OF_SOMATIC_STEM_CELL_POPULATION_MAINTENANCE	GO:1904672	2	Down	2.3646910627330864e-7	8.657133980665829e-4	1	MYC,LBH		MYC,LBH
GO_AEROBIC_ELECTRON_TRANSPORT_CHAIN	GO:0019646	14	Up	1.0918872737663232e-6	0.002664932872839006	2	COX10,COX15,COX6A1,COX7A2L,COX6B1,COX7C,COX4I1,COX7B,COX5B,COX6C,CYCS,COX8A,COX5A,NDUFA4	COX10,COX6A1,COX8A
GO_OLFACTORY_LOBE_DEVELOPMENT	GO:0021988	7	Up	1.747802574591809e-6	0.0031993526127903063	1	ID2,AGTPBP1,SKI,ATF5,ROBO1,CHD7,ERBB4	ID2,SKI
GO_MATERNAL_PLACENTA_DEVELOPMENT	GO:0001893	16	Up	1.5077869593308253e-5	0.022080032232440608	1	DAZAP1,PTGS2,TMED2,MAPK1,MAPK3,PTN,ASH1L,AKT1,CTSB,PRDX3,JUNB,BSG,LDOC1,NR2F2,RXRA,BMPR2	TMED2,MAPK3,PTN,PRDX3,LDOC1
