## Extended Data Table 7 for "An integrated cell atlas of the human lung in health and disease": Ionocyte-anatomical_region_ccf_score-GO_BP-Total.tsv

GeneSet	GOID	NGenes	Direction	PValue	FDR	Cluster	Genes	DEUp	DEDown
GO_REGULATION_OF_NUCLEOTIDE_BINDING_OLIGOMERIZATION_DOMAIN_CONTAINING_2_SIGNALING_PATHWAY	GO:0070432	3	Down	3.1848588854130002e-25	2.3319536758993987e-21	1	TNFAIP3,HSPA1B,HSPA1A		TNFAIP3,HSPA1B,HSPA1A
GO_NUCLEOTIDE_BINDING_OLIGOMERIZATION_DOMAIN_CONTAINING_2_SIGNALING_PATHWAY	GO:0070431	7	Down	1.3136519342351538e-15	3.321972803246339e-12	1	NFKBIA,RIPK2,TNFAIP3,OTULIN,RELA,HSPA1B,HSPA1A		TNFAIP3,HSPA1B,HSPA1A
GO_REGULATION_OF_NUCLEOTIDE_BINDING_OLIGOMERIZATION_DOMAIN_CONTAINING_SIGNALING_PATHWAY	GO:0070424	6	Down	1.3610923804614883e-15	3.321972803246339e-12	1	BIRC3,XIAP,BIRC2,TNFAIP3,HSPA1B,HSPA1A		XIAP,TNFAIP3,HSPA1B,HSPA1A
GO_HEAT_ACCLIMATION	GO:0010286	5	Down	1.1969198227334322e-14	2.1909617355135475e-11	2	RBBP7,HSPA1B,HSPA1A,HSBP1L1,HSBP1		HSPA1B,HSPA1A,HSBP1L1
GO_REGULATION_OF_MICROTUBULE_NUCLEATION	GO:0010968	6	Down	4.4752741084979273e-10	6.553591404484365e-7	3	RANGRF,EML2,MECP2,HSPA1B,HSPA1A,DCTN1		HSPA1B,HSPA1A
GO_POSITIVE_REGULATION_OF_TUMOR_NECROSIS_FACTOR_MEDIATED_SIGNALING_PATHWAY	GO:1903265	6	Down	7.058667801550968e-10	8.613927607159364e-7	2	RIPK1,ADAM17,CASP4,HSPA1B,HSPA1A,CPNE1		HSPA1B,HSPA1A
GO_NEGATIVE_REGULATION_OF_CYTOLYSIS	GO:0045918	1	Down	4.914012004245183e-9	4.497549486885403e-6	4	KRT6A		KRT6A
GO_REGULATION_OF_CYTOLYSIS_IN_OTHER_ORGANISM	GO:0051710	1	Down	4.914012004245183e-9	4.497549486885403e-6	4	KRT6A		KRT6A
GO_NEGATIVE_REGULATION_OF_INCLUSION_BODY_ASSEMBLY	GO:0090084	9	Down	1.6431328884961503e-8	1.314687526544062e-5	3	DNAJB6,HSPA2,DNAJB1,DNAJB2,SORL1,DNAJA4,HSF1,HSPA1B,HSPA1A		HSPA1B,HSPA1A
GO_REGULATION_OF_RIBONUCLEASE_ACTIVITY	GO:0060700	6	Down	1.7955306289867002e-8	1.314687526544062e-5	5	OAS1,TMBIM6,ABCE1,NPM1,TCEA1,HSPA1A		TMBIM6,TCEA1,HSPA1A
GO_REGULATION_OF_INCLUSION_BODY_ASSEMBLY	GO:0090083	13	Down	2.957061376255526e-7	1.968327581540269e-4	3	PSMC5,CDC34,DNAJB6,CLU,HSPA2,DNAJB1,DNAJB2,SORL1,DNAJA4,BAG5,HSF1,HSPA1B,HSPA1A		CDC34,HSPA1B,HSPA1A
GO_KERATINIZATION	GO:0031424	29	Down	3.883469292472791e-7	2.337317129170631e-4	6	CAPN1,DSG2,PRSS8,PKP2,DSP,CNFN,KRT18,PERP,PPL,CSTA,CAPNS1,KRT17,PPHLN1,DSC2,KRT7,FURIN,PKP4,ST14,KRT8,KRT19,KRT15,JUP,SFN,SHARPIN,PKP3,KRT5,KRT10,KAZN,KRT6A		PPL,CAPNS1,JUP,KRT6A
GO_OSTEOBLAST_DEVELOPMENT	GO:0002076	6	Down	4.149839207759929e-7	2.337317129170631e-4	6	HDAC4,RUNX2,JUND,LIMD1,LRP5,SMAD3		JUND,LRP5,SMAD3
GO_REGULATION_OF_PEPTIDYL_TYROSINE_AUTOPHOSPHORYLATION	GO:1900084	2	Down	5.242989690478771e-7	2.7420836081203977e-4	5	VEGFA,IQGAP1		IQGAP1
GO_CORNIFICATION	GO:0070268	25	Down	5.940221970648248e-7	2.8996203512724313e-4	6	CAPN1,DSG2,PRSS8,PKP2,DSP,KRT18,PERP,PPL,CSTA,CAPNS1,KRT17,DSC2,KRT7,FURIN,PKP4,ST14,KRT8,KRT19,KRT15,JUP,PKP3,KRT5,KRT10,KAZN,KRT6A		PPL,CAPNS1,JUP,KRT6A
GO_EPITHELIAL_CELL_PROLIFERATION_INVOLVED_IN_LUNG_MORPHOGENESIS	GO:0060502	6	Down	9.510648511519217e-7	4.3523105250839814e-4	6	CDC42,SRSF6,SOX9,MAP2K2,NFIB,MAP2K1		CDC42,MAP2K2
GO_REGULATION_OF_MITOTIC_SPINDLE_ASSEMBLY	GO:1901673	17	Down	1.9150883423761664e-6	8.164941378149858e-4	3	TPR,SMC1A,CHMP2B,CHMP5,CHMP4B,STAG2,SMC3,STAG1,VPS4B,CHMP2A,CHMP1A,HNRNPU,CHMP4C,DRG1,HSPA1B,HSPA1A,CHMP1B		HSPA1B,HSPA1A
GO_RETINA_VASCULATURE_DEVELOPMENT_IN_CAMERA_TYPE_EYE	GO:0061298	4	Down	2.007224048165767e-6	8.164941378149858e-4	6	NRP1,HIF1A,LRP5,BMPR2		HIF1A,LRP5,BMPR2
GO_CYTOPLASMIC_PATTERN_RECOGNITION_RECEPTOR_SIGNALING_PATHWAY	GO:0002753	39	Down	2.1557185088516863e-6	8.307458379901077e-4	1	TSPAN6,BIRC3,TAB2,PUM2,ITCH,CYLD,TAB1,NFKBIA,RIOK3,XIAP,RIPK2,C1QBP,MAP2K6,BIRC2,IFIH1,TNFAIP3,IRF3,SEC14L1,ANKRD17,PUM1,MAP3K7,RPS27A,TKFC,UBC,OTULIN,TAB3,UBB,RELA,UBE2N,NPLOC4,IRAK1,IRF7,HSPA1B,HSPA1A,UBA52,UBE2V1,ZCCHC3,LSM14A,IKBKG	UBB	RIOK3,XIAP,TNFAIP3,IRF3,SEC14L1,ANKRD17,PUM1,HSPA1B,HSPA1A
GO_NEGATIVE_REGULATION_OF_MITOCHONDRIAL_OUTER_MEMBRANE_PERMEABILIZATION_INVOLVED_IN_APOPTOTIC_SIGNALING_PATHWAY	GO:1901029	5	Down	2.43876048930514e-6	8.928302151346117e-4	3	GCLC,SLC25A5,TMEM14A,HSPA1A,SLC35F6		HSPA1A
GO_REGULATION_OF_SPINDLE_ASSEMBLY	GO:0090169	22	Down	2.585298805377933e-6	9.014075168084393e-4	3	TPR,RNF4,SMC1A,CHMP2B,CHMP5,CHMP4B,STAG2,SMC3,SENP6,STAG1,VPS4B,GPSM2,CHMP2A,CHMP1A,NUMA1,HNRNPU,CHMP4C,DRG1,DYNC1H1,HSPA1B,HSPA1A,CHMP1B		NUMA1,HSPA1B,HSPA1A
GO_NEGATIVE_REGULATION_OF_SIGNAL_TRANSDUCTION_IN_ABSENCE_OF_LIGAND	GO:1901099	14	Down	6.166166468125516e-6	0.002052212312709774	2	CTNNA1,EYA2,UNC5B,IFI6,RIPK1,MAP2K5,AKT1,MCL1,EYA3,PRDX2,BCL2L1,BCL2,HSPA1B,HSPA1A		EYA2,HSPA1B,HSPA1A
GO_NEGATIVE_REGULATION_OF_TRANSCRIPTION_FROM_RNA_POLYMERASE_II_PROMOTER_IN_RESPONSE_TO_STRESS	GO:0097201	12	Down	6.733507297225315e-6	0.002143597410012337	2	SIRT2,NCK2,DNAJB1,VHL,TMBIM6,BAG3,IMPACT,NCK1,CITED2,HIF1AN,JUN,HSPA1A		TMBIM6,HSPA1A
GO_INTEGRIN_MEDIATED_SIGNALING_PATHWAY	GO:0007229	42	Down	7.802150420824382e-6	0.002335536318084208	2	ITGA3,FUT8,CUL3,CTNNA1,BCAR1,CDC42,FERMT2,ITGB5,ITGAE,ITGA6,ABL1,NRP1,MYH9,TIMP1,ITGB8,PTN,ITGB1BP1,LAMA5,ITGB4,CD63,CCM2,TLN1,ADAM10,ITGAV,ADAM15,ITGB1,DOCK1,DST,ZYX,ITGA2,SYK,ILK,ADAM9,PTK2,LIMS1,RCC2,PTPN11,ISG15,CD47,PHACTR4,EMP2,NME2	FERMT2	CDC42,MYH9,ITGB1,DST,ADAM9,PTPN11,ISG15,PHACTR4,EMP2
GO_REGULATION_OF_SPINDLE_ORGANIZATION	GO:0090224	28	Down	7.974379671142475e-6	0.002335536318084208	3	PKD1,TPR,RNF4,SMC1A,CHMP2B,CHMP5,RAE1,CHMP4B,STAG2,SMC3,SENP6,STAG1,VPS4B,GPSM2,CHMP2A,CHMP1A,NUMA1,CLTC,HNRNPU,MAP9,CHMP4C,DRG1,DYNC1H1,HSPA1B,HSPA1A,DCTN1,NUP62,CHMP1B		NUMA1,HSPA1B,HSPA1A
GO_NUCLEOTIDE_BINDING_DOMAIN_LEUCINE_RICH_REPEAT_CONTAINING_RECEPTOR_SIGNALING_PATHWAY	GO:0035872	26	Down	8.38386444128444e-6	0.0023610252091955646	1	BIRC3,TAB2,ITCH,CYLD,TAB1,NFKBIA,XIAP,RIPK2,MAP2K6,BIRC2,TNFAIP3,MAP3K7,RPS27A,UBC,OTULIN,TAB3,UBB,RNF34,RELA,UBE2N,IRAK1,HSPA1B,HSPA1A,UBA52,UBE2V1,IKBKG	UBB	XIAP,TNFAIP3,HSPA1B,HSPA1A
GO_POSITIVE_REGULATION_OF_MICROTUBULE_POLYMERIZATION_OR_DEPOLYMERIZATION	GO:0031112	23	Down	8.708446968134073e-6	0.0023616018037288028	3	SPAST,NAV3,CLASP1,NIN,MAPRE1,MET,SLAIN2,CDKN1B,AKAP9,CLIP1,MAP1B,RAC1,CDK5RAP2,NUMA1,TERF1,PAK1,RPS3,MECP2,DRG1,HSPA1B,HSPA1A,DCTN1,ARL2		NIN,NUMA1,HSPA1B,HSPA1A
GO_NEURON_FATE_DETERMINATION	GO:0048664	1	Down	9.603862390511437e-6	0.002511410015118741	6	CDC42		CDC42
GO_REGULATION_OF_CYTOLYSIS	GO:0042268	2	Down	1.0685687663673729e-5	0.0026979518990834154	4	RRAGA,KRT6A		KRT6A
GO_POSITIVE_REGULATION_OF_OSTEOBLAST_DIFFERENTIATION	GO:0045669	23	Down	1.4741857815741288e-5	0.003597996097561924	6	IGF1,ATP6AP1,GNAS,SUCO,JAG1,SMAD5,ACVR1,RUNX2,JUND,IL6ST,ATRAID,BMPR1B,IL6R,LRP5,WNT4,ILK,CTNNB1,CEBPB,CTNNBIP1,BMPR2,CLIC1,CEBPD,CEBPA		JUND,LRP5,BMPR2
GO_INCLUSION_BODY_ASSEMBLY	GO:0070841	17	Down	1.9067056286076296e-5	0.004503515681504859	3	PSMC5,HDAC6,CDC34,DNAJB6,TRIM37,CLU,HSPA2,DNAJB1,DNAJB2,SORL1,DNAJA4,BAG3,VCP,BAG5,HSF1,HSPA1B,HSPA1A		CDC34,HSPA1B,HSPA1A
GO_ENTRY_INTO_HOST	GO:0044409	70	Down	3.3518542421404166e-5	0.007669461487797541	4	FUCA2,CD74,CDH1,SERPINB3,HYAL2,TFRC,ITCH,ITGB5,EPS15,LGALS1,KPNA3,VPS18,CBLL1,CAV2,MET,CBL,CD81,SNX3,TRIM38,CD46,VAMP8,IDE,ZNF639,CXCR4,WWP1,NUP153,EFNB2,LDLR,ITGAV,SCARB2,NPC1,IFITM3,EPHA2,XPR1,DYNLT1,EGFR,GSN,NCAM1,ITGB1,TRIM11,CXADR,TNFRSF14,F11R,CLDN1,ITGA2,CTSB,RPSA,CTNNB1,SLC20A2,CXCL8,TRIM8,DAG1,GRB2,EXOC7,GAS6,TMPRSS2,SIVA1,IFITM2,P4HB,SLC52A2,LAMP1,PPIA,CD55,WWP2,UVRAG,CTNND1,HSPA1B,HSPA…	DAG1,IFITM2	CDH1,LGALS1,CAV2,CD81,ITGB1,CLDN1,CXCL8,P4HB,LAMP1,HSPA1B,HSPA1A,KRT6A
GO_REGULATION_OF_SOMITOGENESIS	GO:0014807	4	Down	4.176905278718205e-5	0.00926766680326506	6	LFNG,NOTCH1,DMRT2,DLL1		LFNG,NOTCH1,DMRT2
GO_REGULATION_OF_TUMOR_NECROSIS_FACTOR_MEDIATED_SIGNALING_PATHWAY	GO:0010803	31	Down	4.305784532980858e-5	0.009272633632495836	2	SPPL2B,BIRC3,TNFRSF1A,CYLD,GSTP1,TRADD,PYCARD,IKBKB,PIAS4,TAX1BP1,BIRC2,MADD,TNFAIP3,RBCK1,GPS2,RIPK1,SPPL2A,ADAM17,OTULIN,HIPK1,SYK,PTPN2,SHARPIN,GAS6,CASP4,ZNF675,HSPA1B,HSPA1A,CHUK,CPNE1,IKBKG		TNFRSF1A,TNFAIP3,SPPL2A,HSPA1B,HSPA1A
GO_NEURAL_FOLD_FORMATION	GO:0001842	4	Down	5.185085122739147e-5	0.010847198076770296	6	HIF1A,OVOL2,LUZP1,CFL1		HIF1A,CFL1
GO_CHAPERONE_COFACTOR_DEPENDENT_PROTEIN_REFOLDING	GO:0051085	22	Down	5.422737762480217e-5	0.011029246082466708	7	CD74,HSPA5,ST13,BAG1,HSPA8,PTGES3,HSPA9,HSPE1,HSPH1,HSPA2,DNAJB1,TOR1A,DNAJB12,HSPA13,TOR2A,DNAJB14,DNAJC7,GAK,HSPA14,ERO1A,HSPA1B,HSPA1A		ERO1A,HSPA1B,HSPA1A
GO_TOLL_LIKE_RECEPTOR_7_SIGNALING_PATHWAY	GO:0034154	1	Down	5.612571359485207e-5	0.011106823647067754	1	UNC93B1		UNC93B1
GO_CYTOLYSIS_IN_OTHER_ORGANISM	GO:0051715	2	Down	6.118095292422018e-5	0.011788603613451057	4	ROMO1,KRT6A		KRT6A
GO_INTERACTION_WITH_HOST	GO:0051701	120	Down	6.915038286273899e-5	0.012982541110794228	4	FUCA2,BAD,CD74,KPNA6,CDH1,THOC3,EIF2AK2,SERPINB3,ATG5,HIPK2,HYAL2,TFRC,TSG101,RAB7A,ITCH,THOC1,ITGB5,CHMP2B,EPS15,LGALS1,PABPN1,CHMP4B,VAPA,KPNA3,VPS18,CBLL1,CAV2,MET,KPNB1,CBL,CD81,GAPDH,SNX3,TRIM38,KPNA1,TUSC2,CHMP3,CD46,VAMP8,VPS4B,IDE,TCP1,ZNF639,CXCR4,WWP1,VAPB,NUP153,EFNB2,THOC2,EIF2AK4,LDLR,CHMP2A,TRIM28,THOC6,VPS4A,ITGAV,SCARB2,VPS37B,PML,NPC1,IFITM3,EPHA2,XPR1,TNIP1,DYNLT1,EGFR,GSN,NCAM1…	THOC6,DAG1,IFITM2	CDH1,ATG5,LGALS1,CAV2,CD81,KPNA1,VAPB,ITGB1,CLDN1,SMAD3,CXCL8,P4HB,LAMP1,KPNA4,HSPA1B,HSPA1A,KRT6A
GO_PATTERN_RECOGNITION_RECEPTOR_SIGNALING_PATHWAY	GO:0002221	97	Down	8.725808814114573e-5	0.015588553014495715	1	TSPAN6,BIRC3,CYBA,TAB2,PUM2,UBE2D1,GRAMD4,PIK3C3,ITCH,CYLD,WDFY1,IRAK3,MAP3K1,TAB1,LGMN,NFKBIA,RIOK3,XIAP,RIPK2,IKBKB,PTPRS,RAB11FIP2,C1QBP,MAP2K6,UBE2D3,UNC93B1,BIRC2,MAPKAPK3,IFIH1,RTN4,TNFAIP3,IRF1,BPIFB1,NR1D1,IRF3,SEC14L1,SMPDL3B,TRAF3,UBE2D2,ANKRD17,GPS2,PUM1,UBQLN1,CTSL,MAP3K7,APPL2,TANK,DAB2IP,CNPY3,RIPK1,FLOT1,PDPK1,ARRB2,BCL10,S100A8,RPS27A,HSPD1,TNIP1,MFHAS1,TKFC,UBC,EPG5,OTULIN,APPL1,…	FADD,UBB	RIOK3,XIAP,UNC93B1,TNFAIP3,IRF3,SEC14L1,ANKRD17,PUM1,APPL2,TANK,HSPA1B,HSPA1A
GO_POSITIVE_REGULATION_OF_SUPRAMOLECULAR_FIBER_ORGANIZATION	GO:1902905	114	Down	8.887925471556116e-5	0.015588553014495715	3	BAIAP2L1,SCIN,SPAST,ARHGEF5,NCKAP1,LIMCH1,RHOA,NAV3,PFN2,CDC42,NCK2,WDR1,CLASP1,DLG1,PSEN1,CTTN,PXN,ABL1,NRP1,PICK1,NIN,MAPRE1,RGCC,PYCARD,ARHGEF10,MET,WASL,ACTR3C,TGFBR1,PFN1,SLAIN2,ARPC3,CDKN1B,ACTR3,PROX1,ITGB1BP1,CLU,SORBS3,SDC4,VASP,DSTN,ID1,AKAP9,SNX9,ARPC1B,CLIP1,HIP1R,MAP1B,ACTR3B,SWAP70,SPIRE1,ROCK2,RAC1,BIN1,CDK5RAP2,ARPC5L,NUMA1,ACTR2,ABI2,AP1AR,RB1,TPM1,APP,ARF1,IQGAP2,TERF1,GSN,PAK1,…		CDC42,WDR1,NIN,SDC4,ARPC1B,NUMA1,AP1AR,SMAD3,CFL1,HSPA1B,HSPA1A
GO_LYMPHOCYTE_COSTIMULATION	GO:0031294	21	Down	8.984064561843459e-5	0.015588553014495715	2	CDC42,LGALS1,CSK,MAP3K8,CD81,PTPN6,PIK3CA,EFNB2,RAC1,PDPK1,AKT1,PIK3R1,PAK1,TNFRSF14,CD320,YES1,GRB2,PTPN11,PAK2,LYN,CD24		CDC42,LGALS1,CD81,PTPN11
GO_REGULATION_OF_ENTRY_OF_BACTERIUM_INTO_HOST_CELL	GO:2000535	5	Down	9.154708817581478e-5	0.015588553014495715	4	FUCA2,ITGAV,CXCL8,EXOC7,KRT6A		CXCL8,KRT6A
GO_REGULATION_OF_OSTEOBLAST_DIFFERENTIATION	GO:0045667	47	Down	9.683037384238674e-5	0.016113454483498994	6	IGF1,HDAC7,HDAC4,ATP6AP1,PRKACA,REST,GNAS,SUCO,JAG1,CDK6,DDX5,AREG,TCIRG1,SMAD5,ACVR1,IGFBP5,ID2,ID3,RUNX2,ID1,TWSG1,JUND,IL6ST,ATRAID,BMPR1B,TOB1,LIMD1,NOTCH1,SKI,IL6R,LRP5,WNT4,ILK,SMAD3,CTNNB1,PTK2,CEBPB,ESRRA,CTNNBIP1,TMEM64,PTCH1,NBR1,SMOC1,BMPR2,CLIC1,CEBPD,CEBPA		REST,JUND,NOTCH1,LRP5,SMAD3,ESRRA,BMPR2
GO_POSITIVE_REGULATION_OF_NUCLEASE_ACTIVITY	GO:0032075	7	Down	1.1120549104157168e-4	0.01809436900903084	5	DDX11,PCNA,AKT1,RPS3,HMGB2,TCEA1,HSPA1A	HMGB2	TCEA1,HSPA1A
GO_CELL_MATRIX_ADHESION	GO:0007160	95	Down	1.1619418364591715e-4	0.018297976764475452	8	ITGA3,PKD1,CD44,VCL,GPM6B,LIMCH1,SLK,RHOA,PRKCZ,ROCK1,MAP4K4,ACTN1,FERMT2,CLASP1,GSK3B,ITGB5,CTTN,TRIP6,ITGA6,TRPM7,ABL1,NRP1,JAG1,ARHGEF7,CDK6,DUSP3,CORO1C,DUSP22,VEGFA,BCL6,EPB41L5,ITGB1BP1,SDC4,MACF1,MKLN1,LAMA5,PPFIA1,NINJ1,TIMM10B,ITGB4,POSTN,ROCK2,CD63,RAC1,THBS1,ITGAV,IQGAP1,PDPK1,SKAP1,MINK1,PIP5K1A,ADAM15,WDPCP,MUC4,PIK3R1,RASA1,CASK,PTPRJ,TAOK2,ITGB1,UTRN,PTPRK,BCL2L11,WHAMM,MMP14,ZYX,W…	FERMT2,DAG1	VCL,PRKCZ,SDC4,THBS1,IQGAP1,ITGB1,UTRN,PTPRK,JAM3,SMAD3,ADAM9,JUP,EMP2
GO_POSITIVE_REGULATION_OF_EPITHELIAL_CELL_PROLIFERATION_INVOLVED_IN_LUNG_MORPHOGENESIS	GO:0060501	2	Down	1.2195484866245705e-4	0.018297976764475452	6	CDC42,SRSF6		CDC42
GO_REGULATION_OF_T_HELPER_2_CELL_CYTOKINE_PRODUCTION	GO:2000551	2	Down	1.2245299937985486e-4	0.018297976764475452	2	PRKCZ,CD81		PRKCZ,CD81
GO_POSITIVE_REGULATION_OF_T_HELPER_2_CELL_CYTOKINE_PRODUCTION	GO:2000553	2	Down	1.2245299937985486e-4	0.018297976764475452	2	PRKCZ,CD81		PRKCZ,CD81
GO_KERATINOCYTE_DIFFERENTIATION	GO:0030216	74	Down	1.3987752613338963e-4	0.02044347241669796	6	CAPN1,DSG2,PRSS8,PKP2,ROCK1,CBFB,TSG101,FOSL2,GRHL2,DSP,IFT74,STK4,JAG1,ASAH1,CNFN,EXPH5,KRT18,PERP,ERRFI1,IRF6,PPL,CSTA,NCOA3,SRSF6,MED1,OVOL2,CAPNS1,ZFP36,KRT17,PALLD,LATS1,PPHLN1,GRHL1,ROCK2,DSC2,ANXA1,CTSL,KRT7,FLNB,NUMA1,YAP1,FURIN,EPHA2,PIP5K1A,PKP4,UGCG,NOTCH1,ST14,SAV1,RUNX1,CASP3,AQP3,RBPJ,ADAM9,MAP2K1,KRT8,KRT19,KRT15,JUP,KDF1,SFN,SHARPIN,PKP3,ZFP36L1,KRT5,KRT10,BCR,KAZN,AKR1C3,PSAP,KRT…		PPL,CAPNS1,NUMA1,YAP1,NOTCH1,AQP3,ADAM9,JUP,KRT6A
GO_POSITIVE_REGULATION_OF_VASCULAR_PERMEABILITY	GO:0043117	2	Down	1.449031104536449e-4	0.02044347241669796	9	VEGFA,PTP4A3		PTP4A3
GO_RESPONSE_TO_INTERLEUKIN_12	GO:0070671	31	Down	1.4518718460370035e-4	0.02044347241669796	2	RALA,CNN2,CDC42,RPLP0,MTAP,PSME2,RIPK2,AIP,SOD2,HSPA9,CAPZA1,TCP1,HNRNPA2B1,RAP1B,SNRPA1,SOD1,ARF1,GSTO1,PDCD4,HNRNPDL,JAK1,HNRNPF,CFL1,PITPNA,TALDO1,PAK2,ANXA2,P4HB,PPIA,CD47,MIF		CDC42,HNRNPA2B1,HNRNPDL,CFL1,ANXA2,P4HB
GO_ANTIFUNGAL_HUMORAL_RESPONSE	GO:0019732	2	Up	1.5215609937234588e-4	0.020631239992672527	2	FAM3A,RARRES2
GO_ANTIFUNGAL_INNATE_IMMUNE_RESPONSE	GO:0061760	2	Up	1.5215609937234588e-4	0.020631239992672527	2	FAM3A,RARRES2
GO_REGULATION_OF_CELL_MORPHOGENESIS_INVOLVED_IN_DIFFERENTIATION	GO:0010769	135	Down	1.7622003907694564e-4	0.0234596932022072	6	SEMA3F,MYCBP2,TNFRSF12A,IFRD1,PAFAH1B1,SS18L2,RUFY3,NEDD4L,CAMK2B,NGFR,NTN1,RHOA,CDC42,MARK2,MAP3K13,SEMA3C,PLXNA2,DNM2,RAB21,PSEN1,GSK3B,CTTN,DNM1L,NRCAM,ABL1,NRP1,CRKL,TRIOBP,NIN,ADNP,PQBP1,ARHGEF7,METRN,FBXO31,RAB11A,PTPRS,MEGF8,KANK1,C1QBP,RAPGEF2,MDK,CORO1C,UST,VEGFA,DBN1,UBE3A,CSPG5,GORASP1,TTL,RTN4,STK25,TRAK2,STK11,ITGB1BP1,OBSL1,VAMP7,RREB1,RAP2A,ID1,MAP2K2,MACF1,RNF6,YWHAH,FGF13,ACTN4,Z…	ANAPC2	SEMA3F,CDC42,NIN,FBXO31,MAP2K2,ACTN4,WDR36,AP1AR,PPP3CA,CFL1,SHTN1,BMPR2,TWF2
GO_DENDRITIC_SPINE_MORPHOGENESIS	GO:0060997	26	Down	1.846232824669571e-4	0.024139494182554642	6	PAFAH1B1,CAMK2B,CDC42,CTTN,DNM1L,HDAC6,WASL,DVL1,DBN1,UBE3A,EPHB2,CAPRIN1,DBNL,ADAM10,ACTR2,ABI2,PPP1R9A,PDLIM5,CDK5,EFNA1,PTEN,CFL1,DHX36,BAIAP2,SIPA1L1,OPA1		CDC42,CFL1
GO_EPIDERMAL_CELL_DIFFERENTIATION	GO:0009913	96	Down	1.886837231386264e-4	0.024237582821421452	6	PAFAH1B1,CAPN1,SLC4A7,DSG2,PRSS8,PKP2,ROCK1,CBFB,TSG101,FOSL2,KEAP1,GRHL2,DSP,IFT74,TRIOBP,STK4,JAG1,ESRP1,ASAH1,CNFN,SLC9A3R1,EXPH5,KRT18,PERP,HES1,ERRFI1,HDAC1,IRF6,KLF7,PPL,CSTA,NCOA3,SRSF6,MED1,OVOL2,CAPNS1,ZFP36,KRT17,PALLD,LATS1,PPHLN1,GRHL1,ROCK2,DSC2,ANXA1,CTSL,KRT7,FLNB,KLF4,NUMA1,YAP1,SEC24B,FURIN,SOD1,EPHA2,PIP5K1A,WDPCP,PKP4,UGCG,NOTCH1,ST14,SAV1,RUNX1,ERCC3,CASP3,AQP3,CTNNB1,RBPJ,ADA…		PPL,CAPNS1,NUMA1,YAP1,NOTCH1,AQP3,ADAM9,JUP,KRT6A
GO_REGULATION_OF_MODIFICATION_OF_POSTSYNAPTIC_STRUCTURE	GO:0099159	7	Down	1.9710540200898227e-4	0.024789597293330797	3	RHOA,CDC42,CTTNBP2,CHMP2B,BAIAP2,ITSN1,CYFIP1		CDC42,CTTNBP2
GO_EPITHELIAL_CELL_DIFFERENTIATION	GO:0030855	275	Down	2.0225555169100715e-4	0.024789597293330797	6	BAD,PROM1,PAFAH1B1,CAPN1,WWTR1,VIM,ARID4A,SLC4A7,DSG2,PRSS8,ARID4B,PKP2,MYO9A,TNFRSF1A,RHOA,ROCK1,CBFB,CDC42,ACADVL,TSG101,FOSL2,CBFA2T2,TOLLIP,KEAP1,GSK3B,GRHL2,FAT1,RAB10,ATRX,B4GALT1,ADD1,EZR,DSP,HNRNPH3,IFT74,ABL1,NRP1,SH3BP1,TRIOBP,XBP1,HIF1A,STK4,JAG1,PGK1,FNDC3A,KLF5,TJP1,IKBKB,ESRP1,ASAH1,PIH1D1,AKT2,FZR1,PTPRS,CNFN,GSK3A,SIPA1L3,CDK6,PTN,MET,AIMP2,C1GALT1,PLOD3,AGR2,RHEB,EDF1,RAPGEF1,BCC…	VIM	TNFRSF1A,CDC42,B4GALT1,HIF1A,KLF5,TJP1,CPT1A,PPL,CAPNS1,TST,ARNTL,NUMA1,YAP1,IQGAP1,NOTCH1,AKR1C2,TAGLN2,CLDN1,AQP3,TAF10,SMAD3,ADAM9,JUP,ANXA2,NR2F2,AKR1C1,BMPR2,KRT6A,LBH
GO_POSITIVE_REGULATION_OF_OSSIFICATION	GO:0045778	35	Down	2.0313791827367494e-4	0.024789597293330797	6	IGF1,GPM6B,ATP2B1,ATP6AP1,GNAS,SUCO,JAG1,PTN,ZBTB16,SMAD5,ACVR1,RUNX2,JUND,IL6ST,TFAP2A,ATRAID,BMPR1B,IL6R,LRP5,WNT4,NIPBL,ADGRV1,ILK,SMAD3,CTNNB1,ADRB2,CEBPB,ANO6,CTNNBIP1,TOB2,ISG15,BMPR2,CLIC1,CEBPD,CEBPA		JUND,LRP5,SMAD3,ISG15,BMPR2
GO_POSITIVE_REGULATION_OF_CELL_JUNCTION_ASSEMBLY	GO:1901890	21	Down	2.412767237269031e-4	0.028961117559481712	3	ROCK1,MAP4K4,ABL1,NRP1,VEGFA,EPB41L5,ITGB1BP1,SDC4,RAC1,FLOT1,IQGAP1,EPHA2,PTPRJ,WNT4,CLDN1,CLDN3,TSC1,SMAD3,LIMS1,S100A10,FMN1		SDC4,IQGAP1,CLDN1,SMAD3
GO_MITOCHONDRIAL_GENE_EXPRESSION	GO:0140053	128	Up	2.4621215177465675e-4	0.02905338703965357	5	ELAC2,MRPS10,MRPL43,MRPS35,IARS2,HSD17B10,TRNT1,MRPS34,MRPL22,NOA1,MTIF2,MRPL28,MRPS33,MRPS18A,UQCC1,MTG2,CDK5RAP1,MRPS31,SARS2,MRPL4,MRPL32,TFAM,C1QBP,MRPL27,MRPL51,MTRF1L,MRPL18,MRPL2,MRPS30,MRPS27,MRPL3,MRPL19,MRPL37,MRPS15,NSUN4,FASTKD2,FOXO3,MRPS14,MTIF3,MTERF4,MRPS2,TSFM,MRPS7,MRPS26,MRPS12,MRPL34,QRSL1,MRPS25,PTCD3,MRPL35,PRKAA1,ERAL1,DAP3,MRPS36,MTO1,MRPL44,MRPS9,TBRG4,MRPL47,MRPL50,UQCC2…	HSD17B10,MTG2,MRPS7,ERAL1,MRPL16	MTIF2,MRPL4,MRPS28
GO_RESPONSE_TO_ANGIOTENSIN	GO:1990776	12	Down	2.499813416413787e-4	0.02905338703965357	2	ARID1B,CYBA,ROCK1,PTGS2,NFKB1,NFE2L2,ROCK2,IQGAP1,AHCYL1,RELA,AGTRAP,HSF1		NFKB1,IQGAP1
GO_EXTRACELLULAR_STRUCTURE_ORGANIZATION	GO:0043062	94	Down	2.727210662898273e-4	0.031200994490220558	3	CFLAR,ST7,ITGA3,CAPN1,CD44,TIMP2,CDH1,GPM6B,TNFRSF1A,BCL3,CLASP1,NTN4,NFKB2,ITGB5,ITGAE,B4GALT1,ERO1B,KIF9,LAMB1,ITGA6,ABL1,CST3,TIMP1,RGCC,MMP15,ITGB8,CAV2,DNAJB6,PLOD3,MEGF9,TGFBR1,SH3PXD2A,VWF,LAMA4,MPV17,QSOX1,P4HA1,PRDX4,SOX9,CAPNS1,PXDN,LAMA5,RAMP2,ITGB4,POSTN,ETS1,CTSL,FLOT1,THBS1,ADAM10,ITGAV,RB1,FURIN,GFOD2,APP,HSPG2,ADAM15,COL8A1,NOTCH1,HSD17B12,SERPINH1,ITGB1,PLOD2,MMP14,MYO1E,F11R,CAP…	DAG1	CFLAR,CDH1,TNFRSF1A,B4GALT1,CAV2,CAPNS1,THBS1,NOTCH1,ITGB1,JAM3,SMAD3,VWA1,ANXA2,ERO1A
GO_REGULATION_OF_ERYTHROCYTE_DIFFERENTIATION	GO:0045646	29	Down	2.9136020905032854e-4	0.03282060693333086	6	ANKRD54,RBFOX2,HIF1A,CDK6,MAPK14,SMAP1,HSPA9,STAT1,ID2,FOXO3,FAM210B,MED1,PRMT1,ZFP36,ETS1,ACVR1B,ARNT,HMGB2,STAT3,KLF13,STAT5B,P4HTM,ZFPM1,ZFP36L1,ISG15,MAFB,HSPA1B,HSPA1A,LYN	HMGB2	HIF1A,KLF13,ZFPM1,ISG15,HSPA1B,HSPA1A
GO_POSITIVE_REGULATION_OF_LIPID_METABOLIC_PROCESS	GO:0045834	47	Down	3.0706587085882275e-4	0.03406570161255	5	ABHD5,ELOVL5,CD74,TNFRSF1A,ADGRF5,CDC42,SREBF1,PTGS2,MLYCD,AKT2,PPARGC1A,CPT1A,CD81,CREBL2,CREB1,RDH10,LPGAT1,ACSL3,NR1D1,ATG14,POR,LDLR,NR1H2,PRKAA1,ANXA1,AKT1,ADM,DGKZ,KIT,LDLRAP1,ABCG1,VAV2,WNT4,CAPN2,STARD4,MID1IP1,STOML2,IRS1,PTK2,CTDNEP1,PNPLA2,ZBTB20,IRS2,PPARA,MTOR,PLIN5,LYN		TNFRSF1A,CDC42,CPT1A,CD81,LPGAT1,POR,DGKZ
GO_REGULATION_OF_POSITIVE_CHEMOTAXIS	GO:0050926	7	Down	3.159892384461951e-4	0.034341747260399534	2	VEGFA,F3,ITGA2,SMAD3,CXCL8,SCG2,VEGFB		F3,SMAD3,CXCL8,VEGFB
GO_RESPONSE_TO_WOUNDING	GO:0009611	269	Down	3.1893455527276266e-4	0.034341747260399534	2	ENPP4,CFLAR,TFPI,KDM1A,TNFRSF12A,IFRD1,ADIPOR2,CD9,ISL1,IGF1,CD44,GRN,VCL,CTNNA1,DTNBP1,DCBLD2,GNA15,HMG20B,ERBB3,MYLK,MAP2K4,ARFGEF1,PKM,RHOA,RAB27A,CDC42,PRKACA,CLASP1,LMAN1,CELSR1,ACTB,DGKD,CAPZB,GNB1,CD59,B4GALT1,BAX,GNAS,GNA11,DOCK9,RCOR1,PABPC4,CBX5,EPB41L4B,ITPR3,DSP,NRP1,MAPK1,LGALS1,HPS4,XBP1,TSPO,MYH9,TXN2,RANGAP1,ITPK1,HIF1A,MYL12A,TIMP1,SYTL4,KLF5,STK24,DGKH,MAPK3,PLLP,CPQ,PTPRS,CADM4…	FOLR1,TSPAN8,GNAQ,DAG1	CFLAR,VCL,CDC42,B4GALT1,GNA11,LGALS1,MYH9,HIF1A,KLF5,CD81,F3,TNFAIP3,PPL,SDC4,MAP2K2,YAP1,THBS1,MYOF,PPP3CA,NOTCH1,DGKZ,DST,ZFP36L2,CLDN1,ANXA5,JAM3,SMAD3,HRAS,PTPN11,ZFPM1,RAP2B,ANXA2,PLCG2,KRT6A
GO_DE_NOVO_PROTEIN_FOLDING	GO:0006458	30	Down	3.2989966809226926e-4	0.034866329554364445	7	CD74,HSPA5,FKBP1A,ST13,DNAJC2,BAG1,HSPA8,PTGES3,HSPA9,HSPE1,FKBP1B,HSPH1,HSPA2,DNAJB1,UGGT1,TOR1A,HSPD1,DNAJB12,HSPA13,TOR2A,CHCHD4,DNAJB14,CCT2,DNAJC7,GAK,ENTPD5,HSPA14,ERO1A,HSPA1B,HSPA1A		ERO1A,HSPA1B,HSPA1A
GO_WOUND_HEALING	GO:0042060	220	Down	3.333301104623752e-4	0.034866329554364445	2	ENPP4,CFLAR,TFPI,KDM1A,TNFRSF12A,IFRD1,ADIPOR2,CD9,IGF1,CD44,VCL,DTNBP1,DCBLD2,GNA15,HMG20B,ERBB3,MYLK,ARFGEF1,PKM,RHOA,RAB27A,CDC42,PRKACA,CLASP1,LMAN1,CELSR1,ACTB,DGKD,CAPZB,GNB1,CD59,B4GALT1,GNAS,GNA11,DOCK9,RCOR1,PABPC4,CBX5,EPB41L4B,ITPR3,DSP,MAPK1,HPS4,XBP1,MYH9,ITPK1,HIF1A,MYL12A,TIMP1,SYTL4,KLF5,DGKH,MAPK3,CPQ,CADM4,TFPI2,MTPN,PTN,HSPB1,TGFBR1,KANK1,RAD51C,C1QBP,AKAP10,PRKAR1A,MDK,CD81,HP…	TSPAN8,GNAQ,DAG1	CFLAR,VCL,CDC42,B4GALT1,GNA11,MYH9,HIF1A,KLF5,CD81,F3,TNFAIP3,PPL,SDC4,YAP1,THBS1,MYOF,PPP3CA,NOTCH1,DGKZ,DST,CLDN1,ANXA5,SMAD3,HRAS,PTPN11,ZFPM1,RAP2B,ANXA2,PLCG2,KRT6A
GO_POSITIVE_REGULATION_OF_PROTEIN_POLYMERIZATION	GO:0032273	80	Down	3.825099173633886e-4	0.03944700866105256	3	BAIAP2L1,SCIN,NCKAP1,RHOA,NAV3,PFN2,NCK2,CLASP1,DLG1,HSP90AA1,CTTN,PICK1,NIN,MAPRE1,PYCARD,MET,WASL,ACTR3C,PFN1,SLAIN2,ARPC3,CDKN1B,ACTR3,VASP,AKAP9,SNX9,ARPC1B,CLIP1,HIP1R,MAP1B,ACTR3B,SPIRE1,RAC1,BIN1,CDK5RAP2,ARPC5L,NUMA1,ACTR2,ABI2,AP1AR,ARF1,IQGAP2,TERF1,GSN,PAK1,RPS3,FER,JMY,WHAMM,NCK1,PINK1,TPPP3,ARPC5,CDC42EP3,ARPC2,RICTOR,ARF6,MLST8,MECP2,CORO1B,BAIAP2,GRB2,CDC42EP4,DRG1,EVL,GMFB,MYO1C,M…		NIN,ARPC1B,NUMA1,AP1AR,HSPA1B,HSPA1A
GO_RESPONSE_TO_CALCIUM_ION	GO:0051592	63	Down	4.0343275723266373e-4	0.040441910939349436	2	BAD,SLC25A13,MNAT1,HSPA5,MEF2A,SLC25A24,CPNE3,ADD1,FUS,MCOLN1,ITPR3,LGMN,SYT17,PPIF,CCND1,SLC25A12,SDC1,CACYBP,ALG2,DUSP1,ANXA11,SLC25A23,FOSB,JUND,PRKAA1,THBS1,ANXA7,HNRNPD,SEC31A,PPP3CA,IQGAP1,CPNE2,TRPM2,KCNH1,ITPKB,CALM2,CAMK2D,EGFR,HOMER1,KCNMA1,BRAF,CALM3,PRKAA2,PEF1,NCSTN,ANXA5,ADGRV1,AQP3,ENDOG,STIM1,ADAM9,AHCYL1,FOS,JUNB,JUN,S100A16,AKR1C3,ENTPD6,CALM1,GDI1,CPNE1,PDCD6,TXNIP	JUNB	ANXA11,SLC25A23,JUND,THBS1,PPP3CA,IQGAP1,KCNMA1,ANXA5,AQP3,ADAM9,CALM1
GO_PROPRIOCEPTION	GO:0019230	2	Up	4.0624981555402906e-4	0.040441910939349436	9	FXN,MECP2	FXN
GO_POSITIVE_REGULATION_OF_CELL_MORPHOGENESIS_INVOLVED_IN_DIFFERENTIATION	GO:0010770	78	Down	4.139683708886202e-4	0.040441910939349436	6	TNFRSF12A,PAFAH1B1,SS18L2,RUFY3,CAMK2B,NGFR,NTN1,RHOA,CDC42,MAP3K13,PLXNA2,DNM2,RAB21,CTTN,DNM1L,ABL1,NRP1,CRKL,TRIOBP,NIN,ADNP,ARHGEF7,METRN,FBXO31,RAB11A,MEGF8,C1QBP,MDK,VEGFA,DBN1,CSPG5,STK25,STK11,OBSL1,VAMP7,RREB1,MAP2K2,MACF1,MAP1B,CAPRIN1,RAC1,DBNL,SKIL,TUBB2B,PARP6,ACTR2,ARHGDIA,GOLGA4,PAK1,DOCK1,ZFYVE27,ARPC2,PLXNB1,ILK,NDEL1,CRK,MAP2K1,RAC3,LIMS1,ROBO1,DHX36,BAIAP2,ANAPC2,CALR,MYADM,IST…	ANAPC2	CDC42,NIN,FBXO31,MAP2K2,SHTN1,BMPR2,TWF2
GO_MACROPHAGE_FUSION	GO:0034238	2	Down	4.1425065835170823e-4	0.040441910939349436	6	CD81,ADAM9		CD81,ADAM9
GO_REGULATION_OF_HORMONE_BIOSYNTHETIC_PROCESS	GO:0046885	11	Down	4.2006514932600903e-4	0.0404699608337505	9	REST,HIF1A,NFKB1,PPARGC1A,EGR1,POR,ARNT,ADM,WNT4,ATP1A1,AKR1C3		REST,HIF1A,NFKB1,POR
GO_KIDNEY_EPITHELIUM_DEVELOPMENT	GO:0072073	50	Down	4.3363544518033534e-4	0.04123478869623916	6	PROM1,PKD1,WWTR1,ACAT1,DLG1,ARG2,SIX4,JAG1,LZTS2,VEGFA,SMAD5,HES1,STAT1,SDC1,EPCAM,CAT,SDC4,EFNB2,SOX9,SIX1,LAMA5,NOTCH2,AHI1,MYC,YAP1,IQGAP1,SMAD4,NOTCH1,MYO1E,WNT4,RET,ILK,SMAD3,CTNNB1,SIX2,MTSS1,BCL2,LAMB2,SMAD2,IRX3,CTNNBIP1,MAGED1,TACSTD2,PBX1,PTCH1,KANK2,DLL1,LGR4,FMN1,CD24		SDC4,YAP1,IQGAP1,NOTCH1,SMAD3
GO_PROTEIN_REFOLDING	GO:0042026	28	Down	4.5469077308331964e-4	0.042587696635243595	7	HSPA5,DNAJA2,HSP90AA1,PPIE,FKBP1A,ST13,SNRNP70,PPIF,HSPA8,HSPA9,NKTR,FKBP1B,HSPA2,DNAJB2,PDCL,PPIG,DNAJA4,HSPD1,HSPA13,BAG5,PPIB,PPIC,PPID,PPIH,HSPA14,PPIA,HSPA1B,HSPA1A		PPIB,HSPA1B,HSPA1A
GO_REGULATION_OF_MICROTUBULE_POLYMERIZATION	GO:0031113	34	Down	4.6794266133018614e-4	0.042587696635243595	3	FKBP4,NAV3,GBA2,CLASP1,MAPRE3,ABL1,NIN,MAPRE1,MET,RANGRF,SLAIN2,CDKN1B,STMN1,CAMSAP2,EML2,AKAP9,CAMSAP1,CLIP1,MAP1B,RAC1,CDK5RAP2,NUMA1,TBCD,SNCA,TERF1,PAK1,RPS3,DYRK1A,MECP2,DRG1,HSPA1B,HSPA1A,DCTN1,ARL2		NIN,NUMA1,HSPA1B,HSPA1A
GO_TRICUSPID_VALVE_DEVELOPMENT	GO:0003175	3	Down	4.7615264859993865e-4	0.042587696635243595	6	TGFBR2,ZFPM1,BMPR2		ZFPM1,BMPR2
GO_TRICUSPID_VALVE_MORPHOGENESIS	GO:0003186	3	Down	4.7615264859993865e-4	0.042587696635243595	6	TGFBR2,ZFPM1,BMPR2		ZFPM1,BMPR2
GO_POSITIVE_REGULATION_OF_CYTOSKELETON_ORGANIZATION	GO:0051495	123	Down	4.76944977340887e-4	0.042587696635243595	3	BAIAP2L1,SCIN,SPAST,STAP1,ARHGEF5,NCKAP1,LIMCH1,RHOA,NAV3,PFN2,CDC42,NCK2,WDR1,CLASP1,DLG1,CTTN,NSFL1C,PXN,ABL1,NRP1,RANBP1,PICK1,NIN,MAPRE1,RGCC,PYCARD,ARHGEF10,MET,WASL,ACTR3C,TGFBR1,PFN1,SLAIN2,ARPC3,CDKN1B,ACTR3,PROX1,ITGB1BP1,VPS4B,SORBS3,GPSM2,SDC4,VASP,DSTN,ID1,AKAP9,SNX9,ARPC1B,CLIP1,HIP1R,MAP1B,ACTR3B,SWAP70,KATNBL1,SPIRE1,ROCK2,RAC1,BIN1,CDK5RAP2,ARPC5L,NUMA1,ACTR2,ABI2,AP1AR,TPM1,PFDN2…		CDC42,WDR1,NIN,SDC4,ARPC1B,NUMA1,AP1AR,SMAD3,CFL1,HRAS,HSPA1B,HSPA1A
GO_EPITHELIAL_CELL_PROLIFERATION	GO:0050673	176	Down	5.020612472092738e-4	0.044290270506822924	10	KRIT1,BAD,CFLAR,ISL1,IGF1,SERPINB1,STRAP,GRN,CYBA,NGFR,CDC42,MYDGF,DLG1,SIRT6,PSEN1,B4GALT1,BAX,LAMB1,TINF2,SIRT1,IFT74,NRP1,MAPK1,XBP1,SIX4,HIF1A,IFT52,WDR13,RGCC,ESRP2,PRKD2,CDK6,PTN,CAV2,TGFBR1,AREG,FBXW7,CCND1,MDK,CDKN1B,VEGFA,PDCD10,HES1,IFT57,WDR48,RTN4,STAT1,IGFBP5,PDCL3,ID2,ATF2,ERRFI1,WDR77,AKT3,KDM5B,F3,IRF6,RPS6KA1,PROX1,STK11,NRP2,TNFAIP3,KLF9,ITGB1BP1,NR4A1,SRSF6,RREB1,EFNB2,SOX9,MED…	MYDGF,HMGB2	CFLAR,STRAP,CDC42,B4GALT1,HIF1A,CAV2,F3,RPS6KA1,TNFAIP3,MAP2K2,YAP1,THBS1,NOTCH1,PTPRK,CLDN1,STAT6,SMAD3,VEGFB,HRAS,NR2F2,BMPR2
GO_CIRCULATORY_SYSTEM_PROCESS	GO:0003013	161	Down	5.210716674355261e-4	0.044840840254192015	6	GCLC,CACNA2D2,NISCH,PIK3C2A,WWTR1,GCLM,MAP2K3,ADRB1,DSG2,CELF2,NEDD4L,CYBA,KCNQ1,KCNH2,PKP2,ATG5,ATP2B4,RHOA,ROCK1,HDAC4,MEF2A,ATP1B3,CDC42,ATP2B1,PRKACA,SREBF1,TMEM38A,PTGS2,ATP2A3,SRI,DLG1,ZMPSTE24,DNM1L,SNX5,FXYD3,ITPR3,DSP,CYB5R3,CTSZ,NCALD,GSK3A,NAMPT,PLOD3,SLC1A1,GLRX3,SLC6A4,ASIC2,YWHAE,RANGRF,MAP2K6,SOD2,VEGFA,HMGCR,SMAD5,GNAI2,STAT1,ID2,EPAS1,SUMO1,RGS2,ECE1,SGK1,ITGB1BP1,FKBP1B,SCPEP1,P…	SRI,CHRM3	ATG5,CDC42,ATP2A3,GNAI2,YAP1,MYOF,ATP1B1,KCNMA1,LRP5,ERAP1,SMAD3,VEGFB,JUP,IRX5,PTP4A3,NR2F2,STK39,CALM1,BMPR2,EMP2
GO_MESODERM_DEVELOPMENT	GO:0007498	41	Down	5.238350893979124e-4	0.044840840254192015	6	ITGA3,EYA2,NUP133,PRKACA,TEAD2,PRKAR1A,VEGFA,PPP2CA,EPB41L5,ACVR1,WLS,TWSG1,EXOC4,ITGB4,KDM6B,KLF4,YAP1,LEF1,SMAD4,EPHA2,KDM6A,ITGB1,EXT2,SSBP3,ETS2,POGLUT1,ITGA2,CITED2,MESP1,SMAD3,SIX2,RPL38,SMAD2,CTDNEP1,IRX3,SETD2,TBX1,ZFP36L1,NF2,TXNRD1,BMPR2		EYA2,WLS,YAP1,ITGB1,SMAD3,TXNRD1,BMPR2
GO_CELL_JUNCTION_ASSEMBLY	GO:0034329	131	Down	5.345102001910964e-4	0.044840840254192015	3	CD9,VCL,CDH1,CTNNA1,GPM6B,PKP2,HDAC7,VMP1,LIMCH1,PKN2,SLK,MYO9A,RHOA,ROCK1,CBFB,CDC42,MAP4K4,WDR1,PRKACA,ACTN1,MPP5,FERMT2,CLASP1,ACTB,DLG1,TNS1,GRHL2,CTTN,TRIP6,ITGA6,ABL1,NRP1,ARVCF,SH3BP1,ARHGEF7,TJP1,IKBKB,LSR,RAPGEF1,DUSP3,RAPGEF2,CORO1C,DUSP22,VEGFA,EPB41L5,STRN,RAP1A,CAPZA1,GNPAT,ITGB1BP1,SDC4,PARD6B,VASP,RAP1B,MACF1,ACTN4,CRB3,LAMA5,RAMP2,ITGB4,ROCK2,APC,RAC1,TLN1,FLOT1,THBS1,IQGAP1,MARVE…	PKN2,FERMT2	VCL,CDH1,CDC42,WDR1,TNS1,TJP1,SDC4,ACTN4,THBS1,IQGAP1,DST,PTPRK,CLDN1,JAM3,SMAD3,JUP
GO_MESODERM_MORPHOGENESIS	GO:0048332	26	Down	5.354435871618487e-4	0.044840840254192015	6	ITGA3,EYA2,PRKACA,PRKAR1A,EPB41L5,ACVR1,WLS,TWSG1,EXOC4,ITGB4,KDM6B,KLF4,LEF1,EPHA2,KDM6A,ITGB1,EXT2,ITGA2,MESP1,SMAD3,SIX2,SMAD2,SETD2,NF2,TXNRD1,BMPR2		EYA2,WLS,ITGB1,SMAD3,TXNRD1,BMPR2
GO_CARTILAGE_DEVELOPMENT	GO:0051216	54	Down	5.389229639946595e-4	0.044840840254192015	6	SCIN,PKD1,CD44,HYAL2,PITX1,LRP6,ZMPSTE24,GNAS,GLG1,COCH,HIF1A,TRIP11,TIMP1,MAPK3,ITGB8,TGFBR1,ZBTB16,MDK,SOX6,MAPK14,SMAD5,EFEMP1,MEF2D,SNX19,RUNX2,BBS2,SOX9,MKKS,THRA,POR,CHSY1,BMPR1B,NFIB,SERPINH1,RUNX1,TGFBR2,ATP7A,ZNF219,SMAD3,CTNNB1,LTBP3,TAPT1,SIX2,EIF2AK3,RELA,ESRRA,MEX3C,MAF,VWA1,CREB3L2,ANXA2,SULF2,DDRGK1,BMPR2		HIF1A,POR,SMAD3,EIF2AK3,ESRRA,VWA1,ANXA2,BMPR2
GO_POSITIVE_REGULATION_OF_AXONOGENESIS	GO:0050772	44	Down	5.48318148483063e-4	0.045109949249359405	6	TNFRSF12A,PAFAH1B1,RUFY3,NGFR,NTN1,RHOA,MAP3K13,PLXNA2,CTTN,NRP1,NIN,ADNP,METRN,RAB11A,MEGF8,VEGFA,DBN1,STK25,STK11,MAP2K2,MACF1,MAP1B,DBNL,SKIL,TUBB2B,ARHGDIA,GOLGA4,PAK1,ZFYVE27,PLXNB1,ILK,NDEL1,MAP2K1,ROBO1,ANAPC2,IST1,TRAK1,EFNA5,SHTN1,PLXNB2,GDI1,BMPR2,TWF2,CYFIP1	ANAPC2	NIN,MAP2K2,SHTN1,BMPR2,TWF2
GO_ESTABLISHMENT_OF_GOLGI_LOCALIZATION	GO:0051683	7	Down	5.630631241567644e-4	0.045808313278620325	11	CDC42,ARHGAP21,SLC9A3R1,PDCD10,STK25,YWHAZ,COPG1		CDC42
GO_RETINAL_BLOOD_VESSEL_MORPHOGENESIS	GO:0061304	1	Down	5.69429061107754e-4	0.04581713830143929	6	LRP5		LRP5
GO_NECROPTOTIC_SIGNALING_PATHWAY	GO:0097527	2	Up	6.064785872219881e-4	0.04753416542317943	2	RIPK1,FADD	FADD
GO_EPIDERMIS_DEVELOPMENT	GO:0008544	137	Down	6.095765657996238e-4	0.04753416542317943	6	PAFAH1B1,FUZ,CAPN1,ATP2C1,SLC4A7,NSUN2,DSG2,PRSS8,PKP2,ROCK1,CBFB,ALDH3A2,TSG101,CELSR1,FOSL2,KEAP1,GRHL2,ZMPSTE24,DSP,IFT74,TRIOBP,TRPC4AP,STK4,JAG1,STS,TRADD,FZD3,ESRP1,ASAH1,CNFN,PLOD3,SLC9A3R1,EXPH5,KRT18,PERP,HES1,IGFBP5,SOS1,ERRFI1,HDAC1,IRF6,KLF7,PPL,CSTA,NCOA3,SRSF6,SOX9,MED1,OVOL2,CAPNS1,TNFRSF19,ZFP36,KRT17,PALLD,LAMA5,LATS1,FLOT2,PPHLN1,GRHL1,ROCK2,DSC2,ANXA1,CTSL,KRT7,ACVR1B,FLNB,KLF4…		PPL,CAPNS1,NUMA1,YAP1,NOTCH1,AQP3,ADAM9,JUP,KRT6A
GO_POSITIVE_REGULATION_OF_ACTIN_FILAMENT_DEPOLYMERIZATION	GO:0030836	4	Down	6.102446803849859e-4	0.04753416542317943	3	WDR1,DSTN,CFL2,CFL1		WDR1,CFL1
GO_CELL_SUBSTRATE_ADHESION	GO:0031589	145	Down	6.214163088288871e-4	0.04789484434994854	8	ITGA3,TNFRSF12A,PKD1,CD44,VCL,GPM6B,VAMP3,LIMCH1,SLK,ATXN3,RHOA,PRKCZ,ROCK1,CDC42,MAP4K4,ACTN1,FERMT2,CLASP1,NTN4,DNM2,GSK3B,ITGB5,CTTN,TRIP6,PXN,LAMB1,ITGA6,TRPM7,ABL1,NRP1,CRKL,LGALS1,TRIOBP,JAG1,ARHGEF7,CDK6,PTN,AGR2,MEGF9,KANK1,C1QBP,DUSP3,MDK,VWF,CORO1C,GCNT2,DUSP22,VEGFA,BCL6,CSPG5,EPB41L5,ITGB1BP1,SORBS3,SDC4,RREB1,ID1,MACF1,MKLN1,ACTN4,LAMA5,PPFIA1,NINJ1,TIMM10B,ITGB4,POSTN,ROCK2,CD63,RAC…	FERMT2,DAG1	VCL,PRKCZ,CDC42,LGALS1,SDC4,ACTN4,THBS1,AP1AR,IQGAP1,NOTCH1,ITGB1,UTRN,PTPRK,JAM3,SMAD3,ADAM9,JUP,EMP2
GO_REGULATION_OF_CELL_MATRIX_ADHESION	GO:0001952	60	Down	6.45958504748441e-4	0.04926779345591755	8	GPM6B,LIMCH1,SLK,RHOA,PRKCZ,ROCK1,MAP4K4,CLASP1,GSK3B,ABL1,NRP1,JAG1,CDK6,DUSP3,CORO1C,DUSP22,VEGFA,BCL6,EPB41L5,ITGB1BP1,SDC4,MACF1,NINJ1,POSTN,ROCK2,RAC1,THBS1,IQGAP1,SKAP1,MINK1,ADAM15,WDPCP,PIK3R1,RASA1,CASK,PTPRJ,UTRN,MMP14,WNT4,CLASP2,TSC1,ILK,SMAD3,DAPK3,PTK2,LIMS1,BCL2,PTEN,RHOD,DAG1,JUP,RCC2,EFNA5,CIB1,NF2,NF1,S100A10,DDR1,EMP2,FMN1	DAG1	PRKCZ,SDC4,THBS1,IQGAP1,UTRN,SMAD3,JUP,EMP2
GO_NEURON_PROJECTION_ORGANIZATION	GO:0106027	42	Down	6.536936534671258e-4	0.04934376217202366	3	ITGA3,PAFAH1B1,CAMK2B,VPS35,CDC42,PSEN1,GSK3B,CTTN,DNM1L,HDAC6,PICK1,LGMN,ZMYND8,WASL,DVL1,DBN1,UBE3A,TANC1,EPHB2,CAPRIN1,DBNL,ADAM10,ACTR2,ABI2,IGF1R,APP,ARF1,HOMER1,PPP1R9A,PDLIM5,CDK5,MAP1A,EFNA1,INSR,PTEN,PRNP,CFL1,DHX36,BAIAP2,SIPA1L1,OPA1,DCTN1		CDC42,CFL1
GO_REGULATION_OF_LUNG_BLOOD_PRESSURE	GO:0014916	3	Down	6.66874585389485e-4	0.04976307315684227	9	NAMPT,SMAD3,BMPR2		SMAD3,BMPR2
GO_REGULATION_OF_CELL_ADHESION	GO:0030155	274	Down	6.764767152063752e-4	0.04976307315684227	8	BAD,MAD1L1,ITGA3,PKD1,CD9,IGF1,CD74,CD44,CDH1,GPM6B,RC3H2,PPP1R12A,WNK1,PTPRU,LIMCH1,AP3D1,ERBB3,SLK,ATXN3,RHOA,PRKCZ,ROCK1,CBFB,CDC42,NCK2,MAP4K4,TFRC,CLASP1,DLG1,KIFAP3,PTPN23,PLXNA2,IL4R,DNM2,ARG2,GSK3B,CYLD,ITGA6,EPB41L4B,IFT74,ABL1,NRP1,CRKL,LGALS1,TRIOBP,XBP1,JAG1,NKAP,ARHGEF7,RGCC,NFAT5,DNAJA3,PYCARD,STX4,CSK,RIPK2,PRKD2,PPP2R1A,CDK6,CBLL1,PTN,AGR2,KANK1,GTPBP4,MAP3K8,ZMIZ1,C1QBP,CYTH1,DUS…	FADD,DAG1	CDH1,PRKCZ,CDC42,LGALS1,CD81,IGFBP2,SDC4,ACTN4,THBS1,AP1AR,PPP3CA,IQGAP1,NOTCH1,UTRN,JAM3,SMAD3,ADAM9,CXCL8,JUP,PTPN11,EMP2
GO_AMEBOIDAL_TYPE_CELL_MIGRATION	GO:0001667	188	Down	6.796377104184959e-4	0.04976307315684227	11	SEMA3F,KRIT1,ITGA3,PAFAH1B1,PIK3C2A,ISL1,STRAP,GRN,MAP2K3,KITLG,BCAR1,HDAC7,PKN2,SP100,RHOA,HYAL2,PFN2,MAP4K4,PTGS2,CLASP1,SEMA3C,PTPN23,TNS1,PXN,HDAC6,EPB41L4B,SIRT1,ABL1,NRP1,SH3BP1,MYH9,LGMN,HIF1A,TIMP1,ARHGEF7,RGCC,RAB11A,CTSH,GPI,PRKD2,MEGF8,PTN,MET,HSPB1,TGFBR1,KANK1,ZFAND5,PFN1,C1QBP,HDAC5,SMURF2,FBXW7,FOLR1,CORO1C,SASH1,VEGFA,PDCD10,FOXP1,EPB41L5,ACVR1,RTN4,NFE2L2,LGALS8,AKT3,PIK3R3,PROX1…	PKN2,FOLR1	SEMA3F,STRAP,KITLG,TNS1,MYH9,HIF1A,SASH1,SDC4,APPL2,THBS1,NOTCH1,ITGB1,ADAM9,CFL1,JUP,PTPN11,PTP4A3,NR2F2,PLCG2,PHACTR4,BMPR2,EMP2
