## Extended Data Table 7 for "An integrated cell atlas of the human lung in health and disease": Ionocyte-BMI-GO_BP-Total.tsv

GeneSet	GOID	NGenes	Direction	PValue	FDR	Cluster	Genes	DEUp	DEDown
GO_SOMATIC_MOTOR_NEURON_DIFFERENTIATION	GO:0021523	1	Down	6.61274133743872e-16	4.841849207272631e-12	1	CLN8		CLN8
GO_GALACTOSE_CATABOLIC_PROCESS_VIA_UDP_GALACTOSE	GO:0033499	4	Up	4.913443246645031e-7	0.0017988115725967458	2	GALK1,GALE,GALK2,GALT	GALK1,GALE
GO_INTERLEUKIN_23_PRODUCTION	GO:0032627	1	Down	2.1429991293660857e-6	0.004856295050783853	3	RAC1		RAC1
GO_SPINAL_CORD_MOTOR_NEURON_DIFFERENTIATION	GO:0021522	10	Down	2.841413933370073e-6	0.004856295050783853	1	ISL1,NFE2L1,SOX4,IFT172,LMO4,ABT1,CLN8,PTCH1,DYNC2H1,GIGYF2		NFE2L1,CLN8,GIGYF2
GO_VENTRAL_SPINAL_CORD_DEVELOPMENT	GO:0021517	11	Down	3.6602162143314494e-6	0.004856295050783853	1	ISL1,NFE2L1,SOX4,IFT172,LMO4,ABT1,CLN8,PTCH1,DYNC2H1,GIGYF2,DCTN1		NFE2L1,CLN8,GIGYF2
GO_NUCLEAR_TRANSCRIBED_MRNA_CATABOLIC_PROCESS_NONSENSE_MEDIATED_DECAY	GO:0000184	112	Down	3.979482423477618e-6	0.004856295050783853	3	UPF1,RPS20,RPL18,SMG6,PABPC1,RPL31,RPS5,RPL6,RPLP0,RPL3,GSPT1,EIF3E,RPS16,RPS19,PPP2R1A,RPL18A,RPL28,RPL19,CASC3,RPL34,RPS13,MAGOHB,RPS12,PPP2CA,RPL24,NCBP2,EIF4G1,RPS15,RPL22,SMG7,RPS25,ETF1,RPL21,RPL5,RPS10,UPF3B,RPL23,RPS4Y1,RPL36,HELZ2,RPL27,RPS15A,NCBP1,RPL35,RPS6,RPLP1,RPS24,PARN,RPS2,EIF4A3,RPS11,RPL13A,RPL11,RPS8,RPS27A,RPL32,RPS3A,RPL37,RPL10,RPL7,RPL7A,RPS3,UPF2,NBAS,RPL30,SMG1,RPL8,RPL…		UPF1,PABPC1,RPL22,SMG7,RPS24,RPS21,RPL4,RPL15,RPL23A,RPL41,RPL36A
GO_MITOCHONDRIAL_TRANSLATIONAL_TERMINATION	GO:0070126	83	Up	2.1101430914885283e-5	0.01768152183280783	4	MRPS10,MRPL43,MRPS35,MRPS34,MRPL22,MRPL28,MRPS33,MRPS18A,MRPS31,MRPL4,MRPL32,MRPL27,MRPL51,MTRF1L,MRPL18,MRPL2,MRPS30,MRPS27,MRPL3,MRPL19,MRPL37,MRPS15,MRPS14,MRPS2,MRPS7,MRPS26,MRPS12,MRPL34,MRPS25,PTCD3,MRPL35,ERAL1,DAP3,MRPS36,MRPL44,MRPS9,MRPL47,MRPL50,MRPL15,MRPL24,MRPL9,MRPS5,MRPS28,MRRF,MRPL49,MRPL39,OXA1L,MRPL17,MRPL10,MRPL55,MRPS18C,MRPL16,MRPL1,MRPL36,MRPL13,CHCHD1,MRPL52,MRPL57,MRPL11,…	MRPL27,MRPS5,MRPS28,MRPL16	MRPL3,MRPL42
GO_NEGATIVE_REGULATION_OF_EXECUTION_PHASE_OF_APOPTOSIS	GO:1900118	9	Up	2.1205474453446015e-5	0.01768152183280783	3	FZD3,DFFA,RNF34,BCL2L1,PAK2,MTRNR2L8,MTRNR2L10,MTRNR2L1,MTRNR2L12	MTRNR2L8,MTRNR2L12
GO_CELL_DIFFERENTIATION_IN_SPINAL_CORD	GO:0021515	11	Down	2.173363787152014e-5	0.01768152183280783	1	ISL1,NFE2L1,SOX4,IFT172,LMO4,ABT1,NOTCH1,CLN8,PTCH1,DYNC2H1,GIGYF2		NFE2L1,CLN8,GIGYF2
GO_POSITIVE_REGULATION_OF_CYTOSOLIC_CALCIUM_ION_CONCENTRATION_INVOLVED_IN_PHOSPHOLIPASE_C_ACTIVATING_G_PROTEIN_COUPLED_SIGNALING_PATHWAY	GO:0051482	4	Up	3.1697127831641755e-05	0.023208636998328095	5	GNA15,LPAR6,F2R,LPAR1	LPAR6,LPAR1
GO_MITOCHONDRIAL_TRANSLATION	GO:0032543	113	Up	4.825531172801561e-5	0.031040003822401137	4	MRPS10,MRPL43,MRPS35,IARS2,MRPS34,MRPL22,NOA1,MTIF2,MRPL28,MRPS33,MRPS18A,UQCC1,MTG2,CDK5RAP1,MRPS31,SARS2,MRPL4,MRPL32,C1QBP,MRPL27,MRPL51,MTRF1L,MRPL18,MRPL2,MRPS30,MRPS27,MRPL3,MRPL19,MRPL37,MRPS15,NSUN4,FASTKD2,MRPS14,MTIF3,MTERF4,MRPS2,TSFM,MRPS7,MRPS26,MRPS12,MRPL34,QRSL1,MRPS25,PTCD3,MRPL35,ERAL1,DAP3,MRPS36,MRPL44,MRPS9,MRPL47,MRPL50,UQCC2,MRPL15,LRPPRC,YARS2,MRPL24,MRPL9,MRPS5,RARS2,MRPS…	MRPL27,MRPS5,MRPS28,MRPL16	MRPL3,MRPL42
GO_POSITIVE_REGULATION_OF_MRNA_CATABOLIC_PROCESS	GO:0061014	36	Down	5.087135289112451e-5	0.031040003822401137	3	UPF1,ROCK1,PABPC1,TNRC6C,KHSRP,TNRC6A,GTPBP1,TNRC6B,ZC3HAV1,CPEB3,AGO2,CNOT1,HNRNPR,METTL16,ZFP36,ROCK2,PUM1,RC3H1,PNPT1,HNRNPD,CNOT6L,TOB1,METTL14,ZFP36L2,CNOT8,BTG2,ZC3H12A,METTL3,POLR2G,DHX36,MEX3D,ZFP36L1,YTHDF3,YTHDF2,CNOT7,GIGYF2		UPF1,PABPC1,KHSRP,ROCK2,HNRNPD,BTG2,YTHDF3,GIGYF2
GO_POSITIVE_REGULATION_OF_MYOBLAST_PROLIFERATION	GO:2000288	4	Down	7.05962150684095e-5	0.03491023382912426	6	ATF2,MEIS2,PAXBP1,MALAT1		ATF2,PAXBP1
GO_L_GLUTAMATE_IMPORT	GO:0051938	6	Down	7.115092137598387e-5	0.03491023382912426	7	PSEN1,SLC1A1,PER2,ARL6IP5,ARL6IP1,CLN8		CLN8
GO_NECROPTOTIC_SIGNALING_PATHWAY	GO:0097527	2	Up	7.55962368932304e-5	0.03491023382912426	5	RIPK1,FADD	FADD
GO_MITOCHONDRIAL_GENE_EXPRESSION	GO:0140053	128	Up	7.849198376945495e-5	0.03491023382912426	4	ELAC2,MRPS10,MRPL43,MRPS35,IARS2,HSD17B10,TRNT1,MRPS34,MRPL22,NOA1,MTIF2,MRPL28,MRPS33,MRPS18A,UQCC1,MTG2,CDK5RAP1,MRPS31,SARS2,MRPL4,MRPL32,TFAM,C1QBP,MRPL27,MRPL51,MTRF1L,MRPL18,MRPL2,MRPS30,MRPS27,MRPL3,MRPL19,MRPL37,MRPS15,NSUN4,FASTKD2,FOXO3,MRPS14,MTIF3,MTERF4,MRPS2,TSFM,MRPS7,MRPS26,MRPS12,MRPL34,QRSL1,MRPS25,PTCD3,MRPL35,PRKAA1,ERAL1,DAP3,MRPS36,MTO1,MRPL44,MRPS9,TBRG4,MRPL47,MRPL50,UQCC2…	HSD17B10,MRPL27,MRPS5,MRPS28,MRPL16	MRPL3,MRPL42
GO_CALCIUM_IMPORT_INTO_THE_MITOCHONDRION	GO:0036444	8	Down	8.292985368467324e-5	0.03491023382912426	7	MCUR1,MICU1,SLC25A23,AFG3L2,PSEN2,MICU2,SMDT1,OPA1		MICU1,SLC25A23,AFG3L2,OPA1
GO_COTRANSLATIONAL_PROTEIN_TARGETING_TO_MEMBRANE	GO:0006613	96	Down	9.254708238106667e-5	0.03491023382912426	7	SEC62,RPS20,SEC63,SEC61A1,RPL18,TRAM1,RPL31,RPS5,RPL6,RPLP0,RPL3,SRP54,RPS16,RPS19,RPL18A,SEC61B,RPL28,RPL19,RPL34,RPS13,RPS12,RPL24,SSR3,RPS15,RPL22,RPS25,RPL21,RPL5,RPS10,SSR1,RPL23,RPS4Y1,RPL36,RPL27,RPS15A,RPL35,RPS6,RPLP1,RPS24,SRP14,RPS2,RPS11,RPL13A,RPL11,RPS8,SRP9,RPS27A,RPL32,RPS3A,RPL37,RPL10,RPL7,RPL7A,RPS3,SRP19,RPL30,ZFAND2B,RPL8,RPL26,RPL29,SSR2,RPL9,RPS14,RPL27A,RPL13,SRP68,RPSA,AR…		TRAM1,RPL22,RPS24,RPS21,RPL4,RPL15,RPL23A,RPL41,RPL36A
GO_FIBROBLAST_GROWTH_FACTOR_PRODUCTION	GO:0090269	3	Down	9.282600687858358e-5	0.03491023382912426	3	PTGS2,RGCC,ROCK2		PTGS2,RGCC,ROCK2
GO_TRANSLATIONAL_TERMINATION	GO:0006415	93	Up	9.535709868649073e-5	0.03491023382912426	4	UPF1,MRPS10,MRPL43,MRPS35,MRPS34,JMJD4,MRPL22,MRPL28,OGFOD1,MRPS33,MRPS18A,MRPS31,GSPT1,MRPL4,MRPL32,MRPL27,MRPL51,MTRF1L,MRPL18,MRPL2,MRPS30,MRPS27,MRPL3,MRPL19,MRPL37,MRPS15,MRPS14,ETF1,MRPS2,MRPS7,MRPS26,MRPS12,MRPL34,C12orf65,MRPS25,PTCD3,MRPL35,EIF5A,ERAL1,DAP3,MRPS36,MRPL44,MRPS9,MRPL47,MRPL50,MRPL15,MRPL24,MRPL9,MRPS5,MRPS28,MRRF,MRPL49,MRPL39,OXA1L,MRPL17,MRPL10,MRPL55,MRPS18C,APEH,ABCE1,…	MRPL27,MRPS5,MRPS28,MRPL16	UPF1,MRPL3,MRPL42
GO_GALACTOSE_CATABOLIC_PROCESS	GO:0019388	8	Up	1.0950300371268398e-4	0.03818004729448915	2	PGM1,GALK1,GALE,GALK2,PGM2L1,PGM2,GLB1,GALT	GALK1,GALE
