## Extended Data Table 7 for "An integrated cell atlas of the human lung in health and disease": Ionocyte-nose-GO_BP-Total.tsv

GeneSet	GOID	NGenes	Direction	PValue	FDR	Cluster	Genes	DEUp	DEDown
GO_REGULATION_OF_NUCLEOTIDE_BINDING_OLIGOMERIZATION_DOMAIN_CONTAINING_2_SIGNALING_PATHWAY	GO:0070432	3	Down	1.8915843089645036e-12	1.3850180310238095e-8	1	TNFAIP3,HSPA1B,HSPA1A		HSPA1B,HSPA1A
GO_NEGATIVE_REGULATION_OF_CYTOLYSIS	GO:0045918	1	Down	1.1392996692693264e-8	2.7806507261300026e-5	2	KRT6A		KRT6A
GO_REGULATION_OF_CYTOLYSIS_IN_OTHER_ORGANISM	GO:0051710	1	Down	1.1392996692693264e-8	2.7806507261300026e-5	2	KRT6A		KRT6A
GO_POSITIVE_REGULATION_OF_TUMOR_NECROSIS_FACTOR_MEDIATED_SIGNALING_PATHWAY	GO:1903265	6	Down	9.629444747345574e-8	1.4590041501557184e-4	3	RIPK1,ADAM17,CASP4,HSPA1B,HSPA1A,CPNE1		HSPA1B,HSPA1A
GO_NUCLEOTIDE_BINDING_OLIGOMERIZATION_DOMAIN_CONTAINING_2_SIGNALING_PATHWAY	GO:0070431	7	Down	1.1748427011183321e-7	1.4590041501557184e-4	1	NFKBIA,RIPK2,TNFAIP3,OTULIN,RELA,HSPA1B,HSPA1A		HSPA1B,HSPA1A
GO_HEAT_ACCLIMATION	GO:0010286	5	Down	1.2486070034105431e-7	1.4590041501557184e-4	4	RBBP7,HSPA1B,HSPA1A,HSBP1L1,HSBP1		HSPA1B,HSPA1A
GO_COTRANSLATIONAL_PROTEIN_TARGETING_TO_MEMBRANE	GO:0006613	96	Up	1.3948414437435166e-7	1.4590041501557184e-4	5	SEC62,RPS20,SEC63,SEC61A1,RPL18,TRAM1,RPL31,RPS5,RPL6,RPLP0,RPL3,SRP54,RPS16,RPS19,RPL18A,SEC61B,RPL28,RPL19,RPL34,RPS13,RPS12,RPL24,SSR3,RPS15,RPL22,RPS25,RPL21,RPL5,RPS10,SSR1,RPL23,RPS4Y1,RPL36,RPL27,RPS15A,RPL35,RPS6,RPLP1,RPS24,SRP14,RPS2,RPS11,RPL13A,RPL11,RPS8,SRP9,RPS27A,RPL32,RPS3A,RPL37,RPL10,RPL7,RPL7A,RPS3,SRP19,RPL30,ZFAND2B,RPL8,RPL26,RPL29,SSR2,RPL9,RPS14,RPL27A,RPL13,SRP68,RPSA,AR…	RPS20,RPL13A,RPL27A,RPL4,RPLP2,RPS17
GO_TOXIN_TRANSPORT	GO:1901998	26	Down	5.989457825741907e-7	5.48185127501028e-4	6	ATP6V0A1,HSPA5,LRP6,DNAJA1,SCFD1,NRP1,GGA1,TRIP4,DNAJC17,COPZ1,CCT4,ARID1A,TCP1,CCT7,ADAM10,MTMR12,CCT5,CCT8,RAB28,ABCG1,CRTC2,LRP5,CCT3,CCT2,BNIP3,COPB2		HSPA5,CCT7,LRP5,CCT2
GO_ESTABLISHMENT_OF_PROTEIN_LOCALIZATION_TO_ENDOPLASMIC_RETICULUM	GO:0072599	105	Up	6.750296862417582e-7	5.491741514069059e-4	5	SEC62,RPS20,SEC63,HSPA5,SEC61A1,RPL18,TRAM1,RPL31,RPS5,RAB10,RPL6,RPLP0,RPL3,PMM1,SRP54,CHMP4B,SGTA,RPS16,RPS19,RPL18A,SEC61B,RPL28,RPL19,RPL34,RPS13,RPS12,RPL24,SSR3,SPCS1,RPS15,RAB3GAP1,RPL22,RPS25,SPCS2,RAB3GAP2,RPL21,RPL5,RPS10,RPL23,SPCS3,RPS4Y1,RPL36,RPL27,SEC61G,RPS15A,RPL35,RPS6,RPLP1,RPS24,SRP14,RPS2,RPS11,RPL13A,RPL11,RPS8,SRP9,RPS27A,RPL32,RPS3A,RPL37,RPL10,RPL7,RPL7A,RPS3,SRP19,RPL30,…	RPS20,RPL13A,RPL27A,RPL4,RPLP2,RPS17	HSPA5
GO_REGULATION_OF_MICROTUBULE_NUCLEATION	GO:0010968	6	Down	1.2853341262361264e-6	9.411216472300918e-4	7	RANGRF,EML2,MECP2,HSPA1B,HSPA1A,DCTN1		HSPA1B,HSPA1A
GO_ANATOMICAL_STRUCTURE_ARRANGEMENT	GO:0048532	6	Down	1.6150801607809297e-6	0.0010220761610251303	6	SEMA3F,HSPA5,NRP1,NRP2,TFAP2A,DLL1		SEMA3F,HSPA5,NRP2
GO_POSITIVE_REGULATION_OF_ESTABLISHMENT_OF_PROTEIN_LOCALIZATION_TO_TELOMERE	GO:1904851	9	Down	1.6750770188884956e-6	0.0010220761610251303	5	CCT4,TCP1,DKC1,CCT7,CCT6A,CCT5,CCT8,CCT3,CCT2		CCT7,CCT2
GO_REGULATION_OF_ESTABLISHMENT_OF_PROTEIN_LOCALIZATION_TO_CHROMOSOME	GO:0070202	11	Down	2.4248862396852573e-6	0.0013657705420750351	5	CCT4,TCP1,DKC1,CCT7,CCT6A,TERF1,CCT5,CCT8,CCT3,SPIDR,CCT2		CCT7,SPIDR,CCT2
GO_SPERM_EGG_RECOGNITION	GO:0035036	13	Down	4.848397622342146e-6	0.002460326210121931	8	CD9,B4GALT1,CCT4,TCP1,CCT7,UBAP2L,ALDOA,CCT5,CLGN,CCT8,CCT3,VDAC2,CCT2		CCT7,CCT2
GO_NEURAL_CREST_CELL_MIGRATION	GO:0001755	19	Down	5.040274945619908e-6	0.002460326210121931	6	SEMA3F,ISL1,KITLG,SEMA3C,NRP1,HIF1A,FOLR1,CORO1C,ACVR1,NRP2,OVOL2,LAMA5,RET,SEMA4C,CFL1,ERBB4,TBX1,SEMA4B,PHACTR4		SEMA3F,NRP2,RET,CFL1,ERBB4
GO_BINDING_OF_SPERM_TO_ZONA_PELLUCIDA	GO:0007339	12	Down	5.957289211858131e-6	0.0025737319750418638	8	B4GALT1,CCT4,TCP1,CCT7,UBAP2L,ALDOA,CCT5,CLGN,CCT8,CCT3,VDAC2,CCT2		CCT7,CCT2
GO_REGULATION_OF_NUCLEOTIDE_BINDING_OLIGOMERIZATION_DOMAIN_CONTAINING_SIGNALING_PATHWAY	GO:0070424	6	Down	5.97561370878335e-6	0.0025737319750418638	1	BIRC3,XIAP,BIRC2,TNFAIP3,HSPA1B,HSPA1A		HSPA1B,HSPA1A
GO_PROTEIN_LOCALIZATION_TO_NUCLEOPLASM	GO:1990173	10	Down	9.496401707127073e-6	0.0038629251833102456	5	CCT4,TCP1,DKC1,CCT7,CCT6A,CCT5,TBRG1,CCT8,CCT3,CCT2		CCT7,CCT2
GO_NEGATIVE_REGULATION_OF_INCLUSION_BODY_ASSEMBLY	GO:0090084	9	Down	1.1442252852708747e-5	0.004409482915133339	7	DNAJB6,HSPA2,DNAJB1,DNAJB2,SORL1,DNAJA4,HSF1,HSPA1B,HSPA1A		HSPA1B,HSPA1A
GO_ETHANOL_CATABOLIC_PROCESS	GO:0006068	3	Up	1.4297677207516234e-5	0.004839619100654322	9	ALDH2,ALDH1B1,SULT1A1
GO_ADENYLATE_CYCLASE_INHIBITING_G_PROTEIN_COUPLED_ACETYLCHOLINE_RECEPTOR_SIGNALING_PATHWAY	GO:0007197	1	Up	1.4541330266920935e-5	0.004839619100654322	3	CHRM3	CHRM3
GO_SEROTONIN_RECEPTOR_SIGNALING_PATHWAY	GO:0007210	1	Up	1.4541330266920935e-5	0.004839619100654322	3	CHRM3	CHRM3
GO_G_PROTEIN_COUPLED_ACETYLCHOLINE_RECEPTOR_SIGNALING_PATHWAY	GO:0007213	7	Up	2.5420046230877932e-5	0.008092416456629921	3	GNA15,GNB1,GNA11,GNAI2,CHRM3,GNAQ,AGRN	CHRM3,GNAQ
GO_REGULATION_OF_PROTEIN_LOCALIZATION_TO_CHROMOSOME_TELOMERIC_REGION	GO:1904814	12	Down	3.251672741221111e-5	0.00992031158800874	5	CCT4,TCP1,GNL3L,DKC1,CCT7,CCT6A,TERF1,CCT5,CCT8,CCT3,GNL3,CCT2		CCT7,CCT2
GO_ESTABLISHMENT_OF_PROTEIN_LOCALIZATION_TO_TELOMERE	GO:0070200	13	Down	3.6986211206575695e-5	0.01083252153818189	5	CCT4,TCP1,DKC1,CCT7,NABP2,CCT6A,TERF1,ATM,CCT5,CCT8,CCT3,CCT2,ATR		CCT7,CCT2
GO_RETINA_VASCULATURE_DEVELOPMENT_IN_CAMERA_TYPE_EYE	GO:0061298	4	Down	3.9801119410064255e-5	0.010908548974795328	6	NRP1,HIF1A,LRP5,BMPR2		LRP5,BMPR2
GO_NEUROMUSCULAR_PROCESS_CONTROLLING_POSTURE	GO:0050884	5	Up	4.022546057354191e-5	0.010908548974795328	6	PNKD,FXN,MECP2,GAA,CLN8	FXN,GAA
GO_NUCLEAR_TRANSCRIBED_MRNA_CATABOLIC_PROCESS_NONSENSE_MEDIATED_DECAY	GO:0000184	112	Up	4.324356297529037e-5	0.01126984106712046	9	UPF1,RPS20,RPL18,SMG6,PABPC1,RPL31,RPS5,RPL6,RPLP0,RPL3,GSPT1,EIF3E,RPS16,RPS19,PPP2R1A,RPL18A,RPL28,RPL19,CASC3,RPL34,RPS13,MAGOHB,RPS12,PPP2CA,RPL24,NCBP2,EIF4G1,RPS15,RPL22,SMG7,RPS25,ETF1,RPL21,RPL5,RPS10,UPF3B,RPL23,RPS4Y1,RPL36,HELZ2,RPL27,RPS15A,NCBP1,RPL35,RPS6,RPLP1,RPS24,PARN,RPS2,EIF4A3,RPS11,RPL13A,RPL11,RPS8,RPS27A,RPL32,RPS3A,RPL37,RPL10,RPL7,RPL7A,RPS3,UPF2,NBAS,RPL30,SMG1,RPL8,RPL…	RPS20,RPL13A,RPL27A,RPL4,RPLP2,RPS17	NCBP1
GO_PROTEIN_LOCALIZATION_TO_ENDOPLASMIC_RETICULUM	GO:0070972	124	Up	4.463608180094145e-5	0.01126984106712046	5	SEC62,RPS20,SEC63,HSPA5,SEC61A1,RPL18,TRAM1,RPL31,BCAP29,RPS5,RAB10,PPP1R15A,RPL6,RPLP0,RPL3,PMM1,SRP54,CHMP4B,VAPA,SGTA,RPS16,RPS19,KDELR1,RPL18A,SEC61B,GBF1,RPL28,RPL19,RPL34,RPS13,RPS12,RPL24,SSR3,SPCS1,RPS15,RTN4,RAB3GAP1,RPL22,RPS25,SPCS2,ANKRD13C,RAB3GAP2,RPL21,RPL5,RPS10,RPL23,SPCS3,RPS4Y1,RPL36,RPL27,SEC61G,RPS15A,UBAC2,OS9,KDELR2,RPL35,RPS6,RPLP1,RPS24,SRP14,RPS2,RPS11,RPL13A,RPL11,RPS8,…	RPS20,KDELR2,RPL13A,RPL27A,RPL4,RPLP2,RPS17	HSPA5,OS9,INSIG1
GO_REGULATION_OF_CYTOLYSIS	GO:0042268	2	Down	4.868076767962302e-5	0.011881352698339991	2	RRAGA,KRT6A		KRT6A
GO_REGULATION_OF_VERY_LOW_DENSITY_LIPOPROTEIN_PARTICLE_CLEARANCE	GO:0010915	1	Down	5.792413885648127e-5	0.01325376702209862	6	LRPAP1		LRPAP1
GO_VERY_LOW_DENSITY_LIPOPROTEIN_PARTICLE_CLEARANCE	GO:0034447	1	Down	5.792413885648127e-5	0.01325376702209862	6	LRPAP1		LRPAP1
GO_PROTEIN_TARGETING_TO_MEMBRANE	GO:0006612	149	Up	7.470380226675872e-5	0.01657518909688507	5	SEC62,RPS20,ZDHHC6,SEC63,PEX3,HSPA5,SEC61A1,RPL18,TRAM1,RPL31,RPS5,RPL6,RPLP0,RPL3,MIEF1,SRP54,CHMP4B,ZDHHC2,SGTA,RPS16,AKT2,RPS19,RPL18A,SEC61B,RPL28,RPL19,RPL34,RPS13,C2CD5,RPS12,RPL24,SSR3,RPS15,ICMT,RPL22,RPS25,ITGB1BP1,PEX16,RPL21,RPL5,VAMP7,RPS10,SSR1,RPL23,RAB3IP,RPS4Y1,RPL36,RPL27,EXOC4,INPP5K,RPS15A,ZDHHC4,RPL35,RPS6,SDCBP,RPLP1,RPS24,VPS37B,SRP14,RPS2,ERBB2,RPS11,RPL13A,RPL11,RPS8,SRP9,…	RPS20,RPL13A,RPL27A,ZDHHC24,RPL4,RPLP2,RPS17	HSPA5,CHM
GO_LUTEOLYSIS	GO:0001554	2	Down	8.14898956825513e-5	0.017386403483004024	8	HSPA5,CASP3		HSPA5
GO_AEROBIC_ELECTRON_TRANSPORT_CHAIN	GO:0019646	14	Up	8.31090032648376e-5	0.017386403483004024	10	COX10,COX15,COX6A1,COX7A2L,COX6B1,COX7C,COX4I1,COX7B,COX5B,COX6C,CYCS,COX8A,COX5A,NDUFA4	COX4I1,COX5A
GO_REGULATION_OF_VENTRICULAR_CARDIAC_MUSCLE_CELL_MEMBRANE_DEPOLARIZATION	GO:0060373	1	Up	9.377910860308923e-5	0.01907362869977276	11	GPD1L	GPD1L
GO_CELL_CELL_RECOGNITION	GO:0009988	18	Down	9.917488624488456e-5	0.01914124674237213	12	CD9,NCK2,DLG1,B4GALT1,CD81,CCT4,TCP1,LGALS3,CCT7,UBAP2L,ALDOA,CCT5,CLGN,CCT8,ST6GALNAC6,CCT3,VDAC2,CCT2	LGALS3	CCT7,CCT2
GO_OUTFLOW_TRACT_SEPTUM_MORPHOGENESIS	GO:0003148	10	Down	9.933998582493047e-5	0.01914124674237213	6	ISL1,SEMA3C,NRP1,NRP2,SMAD4,TGFBR2,ROBO1,TBX1,PARVA,BMPR2		NRP2,BMPR2
GO_REGULATION_OF_EXTRINSIC_APOPTOTIC_SIGNALING_PATHWAY_IN_ABSENCE_OF_LIGAND	GO:2001239	22	Down	1.0320644116069826e-4	0.01937634774817007	3	CTNNA1,EYA2,PPP2R1A,UNC5B,HTRA2,IFI6,RIPK1,PPP2R1B,MAP2K5,AKT1,MCL1,EYA3,RET,DAPK3,PRDX2,BCL2L1,BCL2,PPP1CA,WWOX,NF1,HSPA1B,HSPA1A		RET,HSPA1B,HSPA1A
GO_REGULATION_OF_ENTRY_OF_BACTERIUM_INTO_HOST_CELL	GO:2000535	5	Down	1.0701119726036776e-4	0.01958839965851032	13	FUCA2,ITGAV,CXCL8,EXOC7,KRT6A		CXCL8,KRT6A
GO_REGULATION_OF_INCLUSION_BODY_ASSEMBLY	GO:0090083	13	Down	1.1120144333910417e-4	0.0198589504421688	7	PSMC5,CDC34,DNAJB6,CLU,HSPA2,DNAJB1,DNAJB2,SORL1,DNAJA4,BAG5,HSF1,HSPA1B,HSPA1A		HSPA1B,HSPA1A
GO_PROPRIOCEPTION	GO:0019230	2	Up	1.3198072534216995e-4	0.02300863978465163	6	FXN,MECP2	FXN
GO_ATRIAL_SEPTUM_MORPHOGENESIS	GO:0060413	6	Down	1.7598287470772073e-4	0.02996620020023096	6	ISL1,ACVR1,SOX4,NOTCH2,ZFPM1,BMPR2		ZFPM1,BMPR2
GO_OSTEOBLAST_DEVELOPMENT	GO:0002076	6	Down	1.8672812191467174e-4	0.031073257014982418	6	HDAC4,RUNX2,JUND,LIMD1,LRP5,SMAD3		JUND,LRP5
GO_REGULATION_OF_SOMITOGENESIS	GO:0014807	4	Down	1.9521889958812476e-4	0.03176428406187221	6	LFNG,NOTCH1,DMRT2,DLL1		DMRT2
GO_NEGATIVE_REGULATION_OF_SIGNAL_TRANSDUCTION_IN_ABSENCE_OF_LIGAND	GO:1901099	14	Down	2.7744111320114503e-4	0.044161387627364865	9	CTNNA1,EYA2,UNC5B,IFI6,RIPK1,MAP2K5,AKT1,MCL1,EYA3,PRDX2,BCL2L1,BCL2,HSPA1B,HSPA1A		HSPA1B,HSPA1A
GO_VIRAL_GENE_EXPRESSION	GO:0019080	170	Up	3.0145717927441116e-4	0.04696318014143061	13	POLR2J,RPS20,PTBP1,NUP160,POLR2B,TPR,RSF1,CTDP1,RPL18,TAF11,NUP133,NUCKS1,RPL31,NUP37,CCNT2,RPS5,REST,SEH1L,RPL6,RPLP0,NUP50,AAAS,POLR2E,SMARCB1,EIF3L,POLR2F,RPL3,EIF3D,EP300,SNW1,RAE1,NELFCD,NUP93,POLR2C,MON1B,RPS16,POLR2I,RPS19,RPL18A,USF2,EIF3B,TRIM14,EIF3A,RPL28,RPL19,NUP88,RPL34,RPS13,NUP98,NUP107,RPS12,RPL24,SPCS1,RPS15,RPL22,HDAC1,RPS25,TARDBP,ZNF639,RPL21,RPL5,RPS10,NUP153,GTF2F1,RPL23,NU…	RPS20,SNW1,SMARCA4,RPL13A,POLR2K,SEC13,RPL27A,RPL4,RPLP2,RPS17	CTDP1,SMARCB1,SP1
