## Extended Data Table 7 for "An integrated cell atlas of the human lung in health and disease": Ionocyte-sexfemale-GO_BP-Total.tsv

GeneSet	GOID	NGenes	Direction	PValue	FDR	Cluster	Genes	DEUp	DEDown
GO_NUCLEAR_TRANSCRIBED_MRNA_CATABOLIC_PROCESS_NONSENSE_MEDIATED_DECAY	GO:0000184	112	Down	2.416315066768301e-11	1.76922589188775e-7	1	UPF1,RPS20,RPL18,SMG6,PABPC1,RPL31,RPS5,RPL6,RPLP0,RPL3,GSPT1,EIF3E,RPS16,RPS19,PPP2R1A,RPL18A,RPL28,RPL19,CASC3,RPL34,RPS13,MAGOHB,RPS12,PPP2CA,RPL24,NCBP2,EIF4G1,RPS15,RPL22,SMG7,RPS25,ETF1,RPL21,RPL5,RPS10,UPF3B,RPL23,RPS4Y1,RPL36,HELZ2,RPL27,RPS15A,NCBP1,RPL35,RPS6,RPLP1,RPS24,PARN,RPS2,EIF4A3,RPS11,RPL13A,RPL11,RPS8,RPS27A,RPL32,RPS3A,RPL37,RPL10,RPL7,RPL7A,RPS3,UPF2,NBAS,RPL30,SMG1,RPL8,RPL…		PABPC1,RPL22,RPS25,RPL23,RPS4Y1,RPL27,RPS24,RPS8,RPL37,UPF2,RPL26,RPS21,RPL4,RPL15,RPL23A,RPL39,RPS29,RPL41,RPS28,RPL36A
GO_COTRANSLATIONAL_PROTEIN_TARGETING_TO_MEMBRANE	GO:0006613	96	Down	8.318978455451785e-11	3.0455780125408986e-7	2	SEC62,RPS20,SEC63,SEC61A1,RPL18,TRAM1,RPL31,RPS5,RPL6,RPLP0,RPL3,SRP54,RPS16,RPS19,RPL18A,SEC61B,RPL28,RPL19,RPL34,RPS13,RPS12,RPL24,SSR3,RPS15,RPL22,RPS25,RPL21,RPL5,RPS10,SSR1,RPL23,RPS4Y1,RPL36,RPL27,RPS15A,RPL35,RPS6,RPLP1,RPS24,SRP14,RPS2,RPS11,RPL13A,RPL11,RPS8,SRP9,RPS27A,RPL32,RPS3A,RPL37,RPL10,RPL7,RPL7A,RPS3,SRP19,RPL30,ZFAND2B,RPL8,RPL26,RPL29,SSR2,RPL9,RPS14,RPL27A,RPL13,SRP68,RPSA,AR…	SEC61A1	RPL22,RPS25,RPL23,RPS4Y1,RPL27,RPS24,RPS8,RPL37,RPL26,RPS21,RPL4,RPL15,RPL23A,RPL39,RPS29,RPL41,RPS28,RPL36A
GO_ESTABLISHMENT_OF_PROTEIN_LOCALIZATION_TO_ENDOPLASMIC_RETICULUM	GO:0072599	105	Down	3.329189218622568e-10	8.125441152918147e-7	2	SEC62,RPS20,SEC63,HSPA5,SEC61A1,RPL18,TRAM1,RPL31,RPS5,RAB10,RPL6,RPLP0,RPL3,PMM1,SRP54,CHMP4B,SGTA,RPS16,RPS19,RPL18A,SEC61B,RPL28,RPL19,RPL34,RPS13,RPS12,RPL24,SSR3,SPCS1,RPS15,RAB3GAP1,RPL22,RPS25,SPCS2,RAB3GAP2,RPL21,RPL5,RPS10,RPL23,SPCS3,RPS4Y1,RPL36,RPL27,SEC61G,RPS15A,RPL35,RPS6,RPLP1,RPS24,SRP14,RPS2,RPS11,RPL13A,RPL11,RPS8,SRP9,RPS27A,RPL32,RPS3A,RPL37,RPL10,RPL7,RPL7A,RPS3,SRP19,RPL30,…	SEC61A1	RAB3GAP1,RPL22,RPS25,RPL23,RPS4Y1,RPL27,RPS24,RPS8,RPL37,RPL26,RPS21,RPL4,RPL15,RPL23A,RPL39,RPS29,RPL41,RPS28,RPL36A
GO_NEGATIVE_REGULATION_OF_HIPPO_SIGNALING	GO:0035331	6	Down	2.9236901665609416e-9	5.351814849889803e-6	3	WWC3,MARK3,WWC1,LIMD1,DLG5,WWC2		WWC2
GO_SOMATIC_MOTOR_NEURON_DIFFERENTIATION	GO:0021523	1	Down	2.7344672625028496e-8	4.004353859209173e-5	4	CLN8		CLN8
GO_NUCLEAR_TRANSCRIBED_MRNA_CATABOLIC_PROCESS	GO:0000956	176	Down	5.264711600590433e-8	6.022259269300366e-5	1	UPF1,RPS20,CSDE1,MRTO4,THRAP3,RPL18,SMG6,PABPC1,RPL31,EXOSC7,MLH1,TNRC6C,CNOT4,DIS3,RPS5,CNOT3,RPL6,RPLP0,TNRC6A,AGO1,RPL3,TNRC6B,GSPT1,EIF3E,RPS16,RPS19,PPP2R1A,RPL18A,LSM5,EXOSC3,CPEB3,RPL28,RPL19,CASC3,DDX5,RPL34,DCPS,DDX6,RPS13,MAGOHB,CNOT2,RPS12,HBS1L,CNOT6,PPP2CA,XRN1,RPL24,NCBP2,EIF4G1,RPS15,RPL22,SMG7,RPS25,EXOSC8,ETF1,RPL21,RPL5,EXOSC9,AGO2,RPS10,CNOT1,UPF3B,RPL23,PCID2,ZFP36,RPS4Y1,RPL3…	WDR61	CSDE1,PABPC1,RPL22,RPS25,RPL23,RPS4Y1,LSM4,RPL27,RPS24,RPS8,RPL37,ATM,UPF2,BTG2,RPL26,RPS21,RPL4,RPL15,ZFP36L1,RPL23A,RPL39,RPS29,RPL41,RPS28,RPL36A
GO_FRUCTOSE_1_6_BISPHOSPHATE_METABOLIC_PROCESS	NA	4	Up	5.7574180394840975e-8	6.022259269300366e-5	NA	PFKP,PFKL,ALDOA,PFKM	PFKP
GO_GLYCOLYTIC_PROCESS_THROUGH_FRUCTOSE_6_PHOSPHATE	GO:0061615	18	Up	8.00565583571501e-8	7.327176503638163e-5	1	PFKP,PKM,ENO1,PGK1,GPI,GALK1,GAPDH,TPI1,FOXK2,PFKL,ALDOA,PFKM,HK1,ADPGK,FOXK1,PGM2L1,PGAM1,BPGM	PFKP,PKM,GALK1
GO_PROTEIN_LOCALIZATION_TO_ENDOPLASMIC_RETICULUM	GO:0070972	124	Down	1.0840923784478938e-7	8.819693772217199e-5	2	SEC62,RPS20,SEC63,HSPA5,SEC61A1,RPL18,TRAM1,RPL31,BCAP29,RPS5,RAB10,PPP1R15A,RPL6,RPLP0,RPL3,PMM1,SRP54,CHMP4B,VAPA,SGTA,RPS16,RPS19,KDELR1,RPL18A,SEC61B,GBF1,RPL28,RPL19,RPL34,RPS13,RPS12,RPL24,SSR3,SPCS1,RPS15,RTN4,RAB3GAP1,RPL22,RPS25,SPCS2,ANKRD13C,RAB3GAP2,RPL21,RPL5,RPS10,RPL23,SPCS3,RPS4Y1,RPL36,RPL27,SEC61G,RPS15A,UBAC2,OS9,KDELR2,RPL35,RPS6,RPLP1,RPS24,SRP14,RPS2,RPS11,RPL13A,RPL11,RPS8,…	SEC61A1,OS9	RAB3GAP1,RPL22,RPS25,RPL23,RPS4Y1,RPL27,RPS24,RPS8,RPL37,RPL26,RPS21,RPL4,RPL15,INSIG1,RPL23A,RPL39,RPS29,RPL41,RPS28,RPL36A
GO_REGULATION_OF_PEPTIDYL_TYROSINE_AUTOPHOSPHORYLATION	GO:1900084	2	Down	3.372538001928117e-7	2.4693723250117676e-4	5	VEGFA,IQGAP1		VEGFA,IQGAP1
GO_PROTEIN_TARGETING_TO_MEMBRANE	GO:0006612	149	Down	4.55980964680162e-7	3.035175112171042e-4	2	SEC62,RPS20,ZDHHC6,SEC63,PEX3,HSPA5,SEC61A1,RPL18,TRAM1,RPL31,RPS5,RPL6,RPLP0,RPL3,MIEF1,SRP54,CHMP4B,ZDHHC2,SGTA,RPS16,AKT2,RPS19,RPL18A,SEC61B,RPL28,RPL19,RPL34,RPS13,C2CD5,RPS12,RPL24,SSR3,RPS15,ICMT,RPL22,RPS25,ITGB1BP1,PEX16,RPL21,RPL5,VAMP7,RPS10,SSR1,RPL23,RAB3IP,RPS4Y1,RPL36,RPL27,EXOC4,INPP5K,RPS15A,ZDHHC4,RPL35,RPS6,SDCBP,RPLP1,RPS24,VPS37B,SRP14,RPS2,ERBB2,RPS11,RPL13A,RPL11,RPS8,SRP9,…	SEC61A1	RPL22,RPS25,RPL23,RPS4Y1,RPL27,SDCBP,RPS24,RPS8,RPL37,RPL26,RPS21,RPL4,RPL15,RPL23A,RPL39,RPS29,RPL41,RPS28,RPL36A
GO_NECROPTOTIC_SIGNALING_PATHWAY	GO:0097527	2	Up	5.224925719529219e-7	3.1880755098660785e-4	6	RIPK1,FADD	FADD
GO_REGULATION_OF_T_CELL_EXTRAVASATION	GO:2000407	2	Up	7.422693167710861e-7	4.180689182613764e-4	2	CD99L2,FADD	FADD
GO_REGULATION_OF_HIPPO_SIGNALING	GO:0035330	8	Down	8.316470878059746e-7	4.349514269225247e-4	3	WWC3,MARK3,WWC1,MOB3B,LIMD1,DLG5,WWC2,NF2		WWC2
GO_VIRAL_GENE_EXPRESSION	GO:0019080	170	Down	1.4506571776080902e-6	7.081141236297624e-4	7	POLR2J,RPS20,PTBP1,NUP160,POLR2B,TPR,RSF1,CTDP1,RPL18,TAF11,NUP133,NUCKS1,RPL31,NUP37,CCNT2,RPS5,REST,SEH1L,RPL6,RPLP0,NUP50,AAAS,POLR2E,SMARCB1,EIF3L,POLR2F,RPL3,EIF3D,EP300,SNW1,RAE1,NELFCD,NUP93,POLR2C,MON1B,RPS16,POLR2I,RPS19,RPL18A,USF2,EIF3B,TRIM14,EIF3A,RPL28,RPL19,NUP88,RPL34,RPS13,NUP98,NUP107,RPS12,RPL24,SPCS1,RPS15,RPL22,HDAC1,RPS25,TARDBP,ZNF639,RPL21,RPL5,RPS10,NUP153,GTF2F1,RPL23,NU…	CTDP1,GTF2F2	PTBP1,TPR,RSF1,CCNT2,NUP93,MON1B,RPL22,RPS25,RPL23,NUP214,SMARCA4,RPS4Y1,RPL27,RPS24,RPS8,RPL37,RPL26,TRIM8,RPS21,RPL4,RPL15,NELFB,RPL23A,RPL39,RPS29,RPL41,RPS28,RPL36A
GO_PEPTIDYL_TYROSINE_AUTOPHOSPHORYLATION	GO:0038083	15	Down	1.7962242347408282e-6	8.219971154232715e-4	5	TNK2,ABL1,MAPK3,FRK,VEGFA,IGF1R,IQGAP1,EGFR,FER,DYRK1A,PTK2,INSR,YES1,DDR1,LYN		MAPK3,VEGFA,IGF1R,IQGAP1,DDR1
GO_SMOOTH_MUSCLE_CELL_MATRIX_ADHESION	GO:0061302	1	Down	6.74704537058123e-6	0.0029059921296115156	8	DDR1		DDR1
GO_TRANSLATIONAL_INITIATION	GO:0006413	168	Down	7.333880835313697e-6	0.0029832597486759383	5	DHX33,RPS20,TPR,EIF2AK2,EIF4B,RPL18,DHX29,PABPC1,EIF2B3,NCK2,RPL31,EIF4G3,DDX1,RPS5,EIF3I,MTIF2,EIF2AK1,PPP1R15A,RPL6,RPLP0,EIF3L,RPL3,EIF3D,EIF5,FMR1,DNAJC3,MTFMT,EIF3J,EIF3E,RPS16,RPS19,RPL18A,HSPB1,EIF3B,EIF4H,EIF3A,RPL28,RPL19,RPS6KB1,RPL34,EIF4G2,RPS13,EIF2B1,RPS12,RPL24,NCBP2,EIF1B,EIF4G1,EIF2B4,RPS15,RPL22,RPS25,EIF2B2,PAIP2,COPS5,KHDRBS1,RPL21,MTIF3,RPL5,AGO2,RPS10,MIF4GD,RPL23,EIF2S2,ATF…	DNAJC3,RPS6KB2	TPR,PABPC1,NCK2,RPL22,RPS25,RPL23,RPS4Y1,RPL27,RPS24,RPS8,RPL37,RPL26,RPS21,RPL4,RPL15,RPL23A,EIF1AY,RPL39,RPS29,RPL41,RPS28,RPL36A
GO_PHOSPHOLIPASE_C_ACTIVATING_DOPAMINE_RECEPTOR_SIGNALING_PATHWAY	GO:0060158	4	Down	1.8074864342538437e-5	0.006965481932424549	9	GNA15,GNA11,SLC9A3R1,GNAQ		GNAQ
GO_MITOCHONDRIAL_TRANSLATIONAL_TERMINATION	GO:0070126	83	Up	2.478242708702972e-5	0.00907284655656158	5	MRPS10,MRPL43,MRPS35,MRPS34,MRPL22,MRPL28,MRPS33,MRPS18A,MRPS31,MRPL4,MRPL32,MRPL27,MRPL51,MTRF1L,MRPL18,MRPL2,MRPS30,MRPS27,MRPL3,MRPL19,MRPL37,MRPS15,MRPS14,MRPS2,MRPS7,MRPS26,MRPS12,MRPL34,MRPS25,PTCD3,MRPL35,ERAL1,DAP3,MRPS36,MRPL44,MRPS9,MRPL47,MRPL50,MRPL15,MRPL24,MRPL9,MRPS5,MRPS28,MRRF,MRPL49,MRPL39,OXA1L,MRPL17,MRPL10,MRPL55,MRPS18C,MRPL16,MRPL1,MRPL36,MRPL13,CHCHD1,MRPL52,MRPL57,MRPL11,…	MRPL27,MRPL47,MRPS28
GO_ESTABLISHMENT_OF_PROTEIN_LOCALIZATION_TO_MEMBRANE	GO:0090150	236	Down	3.443042474937785e-5	0.012004741429283077	2	BAD,SEC62,RPS20,BID,ZDHHC6,SEC63,PEX3,HSPA5,GOPC,VAMP3,SEC61A1,RPL18,TRAM1,GRIPAP1,VPS35,RPL31,NSF,HSP90AA1,RPS5,RAB10,BAX,PPP1R13B,RPL6,RPLP0,TIMM13,GGA1,TOMM22,RPL3,MIEF1,SAMM50,TIMM9,SRP54,ARFRP1,CHMP4B,UBL4A,GGA2,CSK,RAB11A,ZDHHC2,SGTA,PDCD5,RPS16,AKT2,RPS19,RPL18A,SEC61B,MAPK8,RPL28,RPL19,YWHAE,RAB34,RPL34,RPS13,KRT18,C2CD5,RPS12,GOLPH3,TFDP2,RPL24,GORASP1,SSR3,RPS15,SPTBN1,GORASP2,RAB3GAP1,…	SEC61A1,ARFRP1,UBL4A	TFDP2,RAB3GAP1,RPL22,RPS25,BBS2,RPL23,RPS4Y1,CLIP1,RPL27,NMT1,SDCBP,RPS24,RPS8,GOLGA4,RPL37,RPL26,RPS21,RPL4,RPL15,RPL23A,RPL39,RPS29,RPL41,RPS28,RPL36A
GO_TRACHEA_MORPHOGENESIS	GO:0060439	7	Down	4.573622651642756e-5	0.014914820414007723	4	LRP6,MAPK1,MAPK3,MAP2K2,TGFBR2,CTNNB1,MAP2K1		LRP6,MAPK3,MAP2K2,MAP2K1
GO_POSITIVE_REGULATION_OF_CYTOSOLIC_CALCIUM_ION_CONCENTRATION_INVOLVED_IN_PHOSPHOLIPASE_C_ACTIVATING_G_PROTEIN_COUPLED_SIGNALING_PATHWAY	GO:0051482	4	Up	4.685070602597346e-5	0.014914820414007723	9	GNA15,LPAR6,F2R,LPAR1	LPAR6,LPAR1
GO_SKELETAL_MUSCLE_SATELLITE_CELL_ACTIVATION	GO:0014719	1	Down	5.2796927355880794e-5	0.015498510818481716	10	KLF5		KLF5
GO_MONOSACCHARIDE_CATABOLIC_PROCESS	GO:0046365	39	Up	5.291761410298319e-5	0.015498510818481716	1	BAD,FUT8,PFKP,PKM,ENO1,PGM1,PGK1,GPI,GALK1,GAPDH,TPI1,SLC25A12,GALE,AKR1A1,PFKFB2,SORD,TP53,FOXK2,PFKL,TKFC,ALDOA,PFKM,HK1,GALK2,ADPGK,LRP5,FOXK1,ALDH1A1,PGM2L1,CRYL1,NUDT5,PGM2,DCXR,GLB1,PGAM1,BPGM,FUT2,RPE,GALT	PFKP,PKM,GALK1
GO_NADH_METABOLIC_PROCESS	GO:0006734	24	Up	5.766203840055557e-5	0.016238517121879535	11	MDH1,PFKP,PKM,ENO1,PGK1,GPI,GAPDH,TPI1,NUDT12,GPD2,SLC25A12,TP53,FOXK2,PFKL,MDH2,ALDOA,PFKM,HK1,ADPGK,FOXK1,VCP,PGM2L1,PGAM1,BPGM	PFKP,PKM
GO_GALACTOSE_CATABOLIC_PROCESS_VIA_UDP_GALACTOSE	GO:0033499	4	Up	6.955770813210035e-5	0.01886301996086069	1	GALK1,GALE,GALK2,GALT	GALK1
GO_POSITIVE_REGULATION_OF_VASCULAR_ASSOCIATED_SMOOTH_MUSCLE_CELL_MIGRATION	GO:1904754	7	Down	8.030726028278087e-5	0.021000348563947197	2	IGFBP5,DOCK7,DOCK4,MDM2,IQGAP1,PAK1,ATP7A		IGFBP5,DOCK4,IQGAP1
GO_ISG15_PROTEIN_CONJUGATION	GO:0032020	4	Up	8.903976639539581e-5	0.022481005846451314	5	UBE2L6,UBE2E1,UBE2E2,ISG15	UBE2L6,ISG15
GO_TRANSLATIONAL_TERMINATION	GO:0006415	93	Up	1.0589965991832117e-4	0.025806985293917107	5	UPF1,MRPS10,MRPL43,MRPS35,MRPS34,JMJD4,MRPL22,MRPL28,OGFOD1,MRPS33,MRPS18A,MRPS31,GSPT1,MRPL4,MRPL32,MRPL27,MRPL51,MTRF1L,MRPL18,MRPL2,MRPS30,MRPS27,MRPL3,MRPL19,MRPL37,MRPS15,MRPS14,ETF1,MRPS2,MRPS7,MRPS26,MRPS12,MRPL34,C12orf65,MRPS25,PTCD3,MRPL35,EIF5A,ERAL1,DAP3,MRPS36,MRPL44,MRPS9,MRPL47,MRPL50,MRPL15,MRPL24,MRPL9,MRPS5,MRPS28,MRRF,MRPL49,MRPL39,OXA1L,MRPL17,MRPL10,MRPL55,MRPS18C,APEH,ABCE1,…	MRPL27,MRPL47,MRPS28
GO_NEGATIVE_REGULATION_OF_EXECUTION_PHASE_OF_APOPTOSIS	GO:1900118	9	Up	1.0926202459866571e-4	0.025806985293917107	6	FZD3,DFFA,RNF34,BCL2L1,PAK2,MTRNR2L8,MTRNR2L10,MTRNR2L1,MTRNR2L12	MTRNR2L8,MTRNR2L12
GO_MITOCHONDRIAL_TRANSLATION	GO:0032543	113	Up	1.1744807190850627e-4	0.02687358695356509	5	MRPS10,MRPL43,MRPS35,IARS2,MRPS34,MRPL22,NOA1,MTIF2,MRPL28,MRPS33,MRPS18A,UQCC1,MTG2,CDK5RAP1,MRPS31,SARS2,MRPL4,MRPL32,C1QBP,MRPL27,MRPL51,MTRF1L,MRPL18,MRPL2,MRPS30,MRPS27,MRPL3,MRPL19,MRPL37,MRPS15,NSUN4,FASTKD2,MRPS14,MTIF3,MTERF4,MRPS2,TSFM,MRPS7,MRPS26,MRPS12,MRPL34,QRSL1,MRPS25,PTCD3,MRPL35,ERAL1,DAP3,MRPS36,MRPL44,MRPS9,MRPL47,MRPL50,UQCC2,MRPL15,LRPPRC,YARS2,MRPL24,MRPL9,MRPS5,RARS2,MRPS…	MRPL27,MRPL47,MRPS28
GO_MITOCHONDRIAL_GENE_EXPRESSION	GO:0140053	128	Up	1.2262829869420027e-4	0.027208618273907102	5	ELAC2,MRPS10,MRPL43,MRPS35,IARS2,HSD17B10,TRNT1,MRPS34,MRPL22,NOA1,MTIF2,MRPL28,MRPS33,MRPS18A,UQCC1,MTG2,CDK5RAP1,MRPS31,SARS2,MRPL4,MRPL32,TFAM,C1QBP,MRPL27,MRPL51,MTRF1L,MRPL18,MRPL2,MRPS30,MRPS27,MRPL3,MRPL19,MRPL37,MRPS15,NSUN4,FASTKD2,FOXO3,MRPS14,MTIF3,MTERF4,MRPS2,TSFM,MRPS7,MRPS26,MRPS12,MRPL34,QRSL1,MRPS25,PTCD3,MRPL35,PRKAA1,ERAL1,DAP3,MRPS36,MTO1,MRPL44,MRPS9,TBRG4,MRPL47,MRPL50,UQCC2…	MRPL27,MRPL47,MRPS28
GO_SPINAL_CORD_MOTOR_NEURON_DIFFERENTIATION	GO:0021522	10	Down	1.2738227219966954e-4	0.0274321469719406	4	ISL1,NFE2L1,SOX4,IFT172,LMO4,ABT1,CLN8,PTCH1,DYNC2H1,GIGYF2		NFE2L1,CLN8
GO_VENTRAL_SPINAL_CORD_DEVELOPMENT	GO:0021517	11	Down	1.5267952200891693e-4	0.03175496364925305	4	ISL1,NFE2L1,SOX4,IFT172,LMO4,ABT1,CLN8,PTCH1,DYNC2H1,GIGYF2,DCTN1		NFE2L1,CLN8
GO_RESPONSE_TO_EPIDERMAL_GROWTH_FACTOR	GO:0070849	35	Down	1.5612929409630018e-4	0.03175496364925305	9	CFLAR,TPR,GSTP1,MAPK1,MAPK3,DUSP3,ZPR1,CBL,DUSP22,NCL,ERRFI1,SOX9,MED1,ID1,BECN1,PTPN12,ZFP36,INPP5K,DAB2IP,IQGAP1,PDPK1,SKAP1,GAREM1,ERBB2,AKT1,EGFR,ZFP36L2,EEF1A1,MCM7,SYAP1,STAT5B,BAIAP2,ERBB4,PTPN11,ZFP36L1		TPR,MAPK3,IQGAP1,BAIAP2,ZFP36L1
GO_REGULATION_OF_NUCLEAR_TRANSCRIBED_MRNA_CATABOLIC_PROCESS_DEADENYLATION_DEPENDENT_DECAY	GO:1900151	15	Down	1.6814817359556974e-4	0.03327516019099356	1	PABPC1,TNRC6C,TNRC6A,TNRC6B,CPEB3,AGO2,CNOT1,ZFP36,TOB1,ZFP36L2,BTG2,POLR2G,DHX36,ZFP36L1,CNOT7		PABPC1,BTG2,ZFP36L1
GO_GLUCOSE_CATABOLIC_PROCESS	GO:0006007	22	Up	2.1903063338772798e-4	0.04188035819503083	1	BAD,PFKP,PKM,ENO1,PGK1,GPI,GAPDH,TPI1,SLC25A12,PFKFB2,TP53,FOXK2,PFKL,ALDOA,PFKM,HK1,ADPGK,LRP5,FOXK1,PGM2L1,PGAM1,BPGM	PFKP,PKM
GO_CYTOKINE_SECRETION_INVOLVED_IN_IMMUNE_RESPONSE	GO:0002374	5	Down	2.2879190491685784e-4	0.04188035819503083	2	ATG5,MAPK3,MAPK14,HK1,TNFRSF14		ATG5,MAPK3,MAPK14
GO_REGULATION_OF_CYTOKINE_SECRETION_INVOLVED_IN_IMMUNE_RESPONSE	NA	5	Down	2.2879190491685784e-4	0.04188035819503083	NA	ATG5,MAPK3,MAPK14,HK1,TNFRSF14		ATG5,MAPK3,MAPK14
GO_NAD_METABOLIC_PROCESS	GO:0019674	26	Up	2.4765001891033703e-4	0.044226669230768	12	NADK,MDH1,PFKP,PKM,ENO1,PGK1,GPI,NMRK1,GAPDH,TPI1,GPD2,SLC25A12,LDHA,TP53,FOXK2,PFKL,ALDOA,PFKM,GPD1L,HK1,ADPGK,FOXK1,PGM2L1,PGAM1,BPGM,NADSYN1	PFKP,PKM
