## Extended Data Table 7 for "An integrated cell atlas of the human lung in health and disease": Ionocyte-smoking_status_num-GO_BP-Total.tsv

GeneSet	GOID	NGenes	Direction	PValue	FDR	Cluster	Genes	DEUp	DEDown
GO_NUCLEAR_TRANSCRIBED_MRNA_CATABOLIC_PROCESS_NONSENSE_MEDIATED_DECAY	GO:0000184	112	Up	2.669350803872518e-8	1.9544986585954578e-4	1	UPF1,RPS20,RPL18,SMG6,PABPC1,RPL31,RPS5,RPL6,RPLP0,RPL3,GSPT1,EIF3E,RPS16,RPS19,PPP2R1A,RPL18A,RPL28,RPL19,CASC3,RPL34,RPS13,MAGOHB,RPS12,PPP2CA,RPL24,NCBP2,EIF4G1,RPS15,RPL22,SMG7,RPS25,ETF1,RPL21,RPL5,RPS10,UPF3B,RPL23,RPS4Y1,RPL36,HELZ2,RPL27,RPS15A,NCBP1,RPL35,RPS6,RPLP1,RPS24,PARN,RPS2,EIF4A3,RPS11,RPL13A,RPL11,RPS8,RPS27A,RPL32,RPS3A,RPL37,RPL10,RPL7,RPL7A,RPS3,UPF2,NBAS,RPL30,SMG1,RPL8,RPL…	PABPC1,RPS19,RPL22,RPL5,RPS4Y1,RPL27
GO_PHOSPHOLIPASE_C_ACTIVATING_DOPAMINE_RECEPTOR_SIGNALING_PATHWAY	GO:0060158	4	Up	7.798960682286088e-8	2.8551995057849366e-4	2	GNA15,GNA11,SLC9A3R1,GNAQ	GNAQ
GO_COTRANSLATIONAL_PROTEIN_TARGETING_TO_MEMBRANE	GO:0006613	96	Up	4.948918409153048e-7	0.0012078660197272872	3	SEC62,RPS20,SEC63,SEC61A1,RPL18,TRAM1,RPL31,RPS5,RPL6,RPLP0,RPL3,SRP54,RPS16,RPS19,RPL18A,SEC61B,RPL28,RPL19,RPL34,RPS13,RPS12,RPL24,SSR3,RPS15,RPL22,RPS25,RPL21,RPL5,RPS10,SSR1,RPL23,RPS4Y1,RPL36,RPL27,RPS15A,RPL35,RPS6,RPLP1,RPS24,SRP14,RPS2,RPS11,RPL13A,RPL11,RPS8,SRP9,RPS27A,RPL32,RPS3A,RPL37,RPL10,RPL7,RPL7A,RPS3,SRP19,RPL30,ZFAND2B,RPL8,RPL26,RPL29,SSR2,RPL9,RPS14,RPL27A,RPL13,SRP68,RPSA,AR…	RPS19,RPL22,RPL5,RPS4Y1,RPL27	SEC61A1,SEC61B,SRP14
GO_RESPONSE_TO_ERYTHROPOIETIN	GO:0036017	3	Down	1.036599244260514e-6	0.0018974949166188709	2	MT2A,KIT,MT1X		MT2A
GO_NUCLEAR_TRANSCRIBED_MRNA_CATABOLIC_PROCESS	GO:0000956	176	Up	8.956830907496548e-6	0.01209841088879896	1	UPF1,RPS20,CSDE1,MRTO4,THRAP3,RPL18,SMG6,PABPC1,RPL31,EXOSC7,MLH1,TNRC6C,CNOT4,DIS3,RPS5,CNOT3,RPL6,RPLP0,TNRC6A,AGO1,RPL3,TNRC6B,GSPT1,EIF3E,RPS16,RPS19,PPP2R1A,RPL18A,LSM5,EXOSC3,CPEB3,RPL28,RPL19,CASC3,DDX5,RPL34,DCPS,DDX6,RPS13,MAGOHB,CNOT2,RPS12,HBS1L,CNOT6,PPP2CA,XRN1,RPL24,NCBP2,EIF4G1,RPS15,RPL22,SMG7,RPS25,EXOSC8,ETF1,RPL21,RPL5,EXOSC9,AGO2,RPS10,CNOT1,UPF3B,RPL23,PCID2,ZFP36,RPS4Y1,RPL3…	PABPC1,RPS19,RPL22,RPL5,ZFP36,RPS4Y1,LSM4,RPL27,ATM,BTG2	CNOT10
GO_PROTEIN_LOCALIZATION_TO_CILIARY_TRANSITION_ZONE	GO:1904491	2	Down	9.91402148768011e-6	0.01209841088879896	3	SPATA7,TMEM107		SPATA7,TMEM107
GO_ENTRAINMENT_OF_CIRCADIAN_CLOCK	GO:0009649	21	Up	2.6120837017078715e-5	0.024987377381772393	2	FBXL3,CRY1,PER3,PHLPP1,GNA11,CRTC1,ID2,CRY2,PER2,BHLHE40,PML,TP53,GNAQ,NR2F6,PPP1CA,RBM4B,RBM4,PER1,MTA1,PPP1CC,PPP1CB	CRY1,BHLHE40,GNAQ
GO_ESTABLISHMENT_OF_PROTEIN_LOCALIZATION_TO_ENDOPLASMIC_RETICULUM	GO:0072599	105	Up	2.7301149829852384e-5	0.024987377381772393	3	SEC62,RPS20,SEC63,HSPA5,SEC61A1,RPL18,TRAM1,RPL31,RPS5,RAB10,RPL6,RPLP0,RPL3,PMM1,SRP54,CHMP4B,SGTA,RPS16,RPS19,RPL18A,SEC61B,RPL28,RPL19,RPL34,RPS13,RPS12,RPL24,SSR3,SPCS1,RPS15,RAB3GAP1,RPL22,RPS25,SPCS2,RAB3GAP2,RPL21,RPL5,RPS10,RPL23,SPCS3,RPS4Y1,RPL36,RPL27,SEC61G,RPS15A,RPL35,RPS6,RPLP1,RPS24,SRP14,RPS2,RPS11,RPL13A,RPL11,RPS8,SRP9,RPS27A,RPL32,RPS3A,RPL37,RPL10,RPL7,RPL7A,RPS3,SRP19,RPL30,…	RPS19,RPL22,RPL5,RPS4Y1,RPL27	SEC61A1,SEC61B,SRP14
GO_REGULATION_OF_MESODERMAL_CELL_FATE_SPECIFICATION	GO:0042661	1	Up	5.073508017410106e-5	0.026534446931054854	4	MESP1	MESP1
GO_CARDIAC_PACEMAKER_CELL_DIFFERENTIATION	GO:0060920	1	Up	5.073508017410106e-5	0.026534446931054854	4	MESP1	MESP1
GO_REGULATION_OF_MESODERMAL_CELL_DIFFERENTIATION	GO:1905770	1	Up	5.073508017410106e-5	0.026534446931054854	4	MESP1	MESP1
GO_REGULATION_OF_MESODERM_FORMATION	GO:1905902	1	Up	5.073508017410106e-5	0.026534446931054854	4	MESP1	MESP1
GO_NEGATIVE_REGULATION_OF_MESODERM_DEVELOPMENT	GO:2000381	1	Up	5.073508017410106e-5	0.026534446931054854	4	MESP1	MESP1
GO_NEGATIVE_REGULATION_OF_WNT_SIGNALING_PATHWAY_INVOLVED_IN_HEART_DEVELOPMENT	GO:0003308	1	Up	5.073508017410106e-5	0.026534446931054854	4	MESP1	MESP1
GO_VIRAL_GENE_EXPRESSION	GO:0019080	170	Up	6.189879335752304e-5	0.03021486433091891	5	POLR2J,RPS20,PTBP1,NUP160,POLR2B,TPR,RSF1,CTDP1,RPL18,TAF11,NUP133,NUCKS1,RPL31,NUP37,CCNT2,RPS5,REST,SEH1L,RPL6,RPLP0,NUP50,AAAS,POLR2E,SMARCB1,EIF3L,POLR2F,RPL3,EIF3D,EP300,SNW1,RAE1,NELFCD,NUP93,POLR2C,MON1B,RPS16,POLR2I,RPS19,RPL18A,USF2,EIF3B,TRIM14,EIF3A,RPL28,RPL19,NUP88,RPL34,RPS13,NUP98,NUP107,RPS12,RPL24,SPCS1,RPS15,RPL22,HDAC1,RPS25,TARDBP,ZNF639,RPL21,RPL5,RPS10,NUP153,GTF2F1,RPL23,NU…	SNW1,RPS19,RPL22,RPL5,ZFP36,RPS4Y1,RPL27,NELFB
GO_RESPONSE_TO_INTERLEUKIN_3	GO:0036015	3	Down	8.010287013169121e-5	0.03615061339445994	2	GSK3B,GSK3A,MT2A		MT2A
GO_PROTEIN_FOLDING_IN_ENDOPLASMIC_RETICULUM	GO:0034975	9	Down	8.393340995709083e-5	0.03615061339445994	6	HSPA5,DNAJC10,ERO1B,DNAJC3,CANX,HSP90B1,PDIA3,CALR,ERO1A		DNAJC3,CANX
GO_TRANSLATIONAL_INITIATION	GO:0006413	168	Up	9.564673166193014e-5	0.03890696495714736	1	DHX33,RPS20,TPR,EIF2AK2,EIF4B,RPL18,DHX29,PABPC1,EIF2B3,NCK2,RPL31,EIF4G3,DDX1,RPS5,EIF3I,MTIF2,EIF2AK1,PPP1R15A,RPL6,RPLP0,EIF3L,RPL3,EIF3D,EIF5,FMR1,DNAJC3,MTFMT,EIF3J,EIF3E,RPS16,RPS19,RPL18A,HSPB1,EIF3B,EIF4H,EIF3A,RPL28,RPL19,RPS6KB1,RPL34,EIF4G2,RPS13,EIF2B1,RPS12,RPL24,NCBP2,EIF1B,EIF4G1,EIF2B4,RPS15,RPL22,RPS25,EIF2B2,PAIP2,COPS5,KHDRBS1,RPL21,MTIF3,RPL5,AGO2,RPS10,MIF4GD,RPL23,EIF2S2,ATF…	PABPC1,RPS19,RPL22,RPL5,RPS4Y1,RPL27	DNAJC3,RPS6KB2
