## Extended Data Table 7 for "An integrated cell atlas of the human lung in health and disease": Lymphatic_EC-BMI-GO_BP-Total.tsv

GeneSet	GOID	NGenes	Direction	PValue	FDR	Cluster	Genes	DEUp	DEDown
GO_COTRANSLATIONAL_PROTEIN_TARGETING_TO_MEMBRANE	GO:0006613	97	Down	4.3921234778051563e-13	3.2686182921825974e-9	1	SEC62,RPS20,SEC63,SEC61A1,RPL18,TRAM2,TRAM1,RPL31,RPS5,RPL6,RPLP0,RPL3,SRP54,RPS16,RPS19,RPL18A,SEC61B,RPL28,RPL19,RPL34,RPS13,RPS12,RPL24,SSR3,RPS15,RPL22,RPS25,RPL21,RPL5,RPS10,SSR1,RPL23,RPS4Y1,RPL36,RPL27,RPS15A,RPL35,RPS6,RPLP1,RPS24,SRP14,RPS2,RPS11,RPL13A,RPL11,RPS8,SRP9,RPS27A,RPL32,RPS3A,RPL37,RPL10,RPL7,RPL7A,RPS3,SRP19,RPL30,ZFAND2B,RPL8,RPL26,RPL29,SSR2,RPL9,RPS14,RPL27A,RPL13,SRP68,R…	TRAM2	RPL19,RPL34,RPS15,RPL22,RPL21,RPL5,RPLP1,SRP14,RPL11,RPS27A,RPS3A,RPL10,RPL7,RPL29,RPS14,RPL13,RPL12,RPS4X,RPL39
GO_ESTABLISHMENT_OF_PROTEIN_LOCALIZATION_TO_ENDOPLASMIC_RETICULUM	GO:0072599	108	Down	3.5924112626090103e-11	1.3367362308168128e-07	1	SEC62,RPS20,SEC63,HSPA5,SEC61A1,RPL18,TRAM2,TRAM1,RPL31,RPS5,RAB10,RPL6,RPLP0,RPL3,PMM1,SRP54,CHMP4B,SGTA,RPS16,RPS19,RPL18A,SEC61B,RPL28,RPL19,RPL34,RPS13,RPS12,RPL24,SSR3,SPCS1,RPS15,RAB3GAP1,RPL22,RPS25,SPCS2,RAB3GAP2,RPL21,RPL5,RPS10,RPL23,SPCS3,RPS4Y1,RPL36,RPL27,SEC61G,RPS15A,RPL35,RPS6,RPLP1,RPS24,SRP14,PMM2,RPS2,RPS11,RPL13A,RPL11,RPS8,SRP9,RPS27A,RPL32,RPS3A,RPL37,RPL10,RPL7,RPL7A,RPS3,S…	TRAM2,SGTA	RPL19,RPL34,RPS15,RPL22,RPL21,RPL5,RPLP1,SRP14,RPL11,RPS27A,RPS3A,RPL10,RPL7,RPL29,RPS14,RPL13,RPL12,RPS4X,RPL39
GO_PROTEIN_LOCALIZATION_TO_ENDOPLASMIC_RETICULUM	GO:0070972	129	Down	5.76527388189246e-9	1.4301722743014561e-5	1	SEC62,RPS20,SEC63,HSPA5,SEC61A1,RPL18,TRAM2,TRAM1,RPL31,BCAP29,RPS5,RAB10,PPP1R15A,RPL6,RPLP0,KDELR3,RPL3,PMM1,SRP54,CHMP4B,VAPA,SGTA,RPS16,RPS19,KDELR1,RPL18A,SEC61B,GBF1,RPL28,RPL19,RPL34,RPS13,RPS12,RPL24,SSR3,SPCS1,RPS15,RTN4,RAB3GAP1,RPL22,RPS25,SPCS2,ANKRD13C,RAB3GAP2,RPL21,RPL5,RPS10,RPL23,SPCS3,RPS4Y1,RPL36,RPL27,SEC61G,RPS15A,UBAC2,OS9,KDELR2,RPL35,RPS6,RPLP1,RPS24,SRP14,PMM2,RPS2,RPS11,…	TRAM2,SGTA	RPL19,RPL34,RPS15,RPL22,RPL21,RPL5,RPLP1,SRP14,RPL11,RPS27A,RPS3A,RPL10,RPL7,RPL29,RPS14,RPL13,LRRK2,RPL12,RPS4X,RPL39
GO_NUCLEAR_TRANSCRIBED_MRNA_CATABOLIC_PROCESS_NONSENSE_MEDIATED_DECAY	GO:0000184	119	Down	5.5787443772891764e-8	1.0379253913946513e-4	2	UPF1,RPS20,RPL18,SMG6,PABPC1,RPL31,RPS5,RPL6,RPLP0,RPL3,GSPT1,EIF3E,RPS16,RPS19,PPP2R1A,RPL18A,SMG9,RPL28,RPL19,CASC3,RPL34,RPS13,MAGOHB,RPS12,PPP2CA,RPL24,NCBP2,EIF4G1,RPS15,RPL22,SMG7,RPS25,ETF1,RPL21,RPL5,RPS10,UPF3B,RPL23,RPS4Y1,RPL36,HELZ2,RPL27,CTIF,RPS15A,DHX34,NCBP1,RPL35,RPS6,RPLP1,RPS24,PARN,RPS2,EIF4A3,RPS11,RPL13A,RPL11,RPS8,RPS27A,RPL32,RPS3A,RPL37,RPL10,RPL7,RPL7A,RPS3,DCP1B,UPF2,NB…	HELZ2,CTIF,DCP1A	EIF3E,RPL19,RPL34,RPS15,RPL22,RPL21,RPL5,RPLP1,RPL11,RPS27A,RPS3A,RPL10,RPL7,RPL29,RPS14,RPL13,RPL12,RPS4X,RPL39
GO_GLUTATHIONE_DERIVATIVE_METABOLIC_PROCESS	GO:1901685	16	Down	5.470022686911801e-7	8.141581767199525e-4	2	MGST1,GSTO2,GSTP1,MGST2,GSTZ1,AKR1A1,GSTT2B,GSTM1,GSTM3,ESD,MGST3,GSTO1,GSTM4,GSTA4,GSTK1,GSTM2		MGST1,GSTP1,MGST2,MGST3
GO_PROTEIN_TARGETING_TO_MEMBRANE	GO:0006612	162	Down	3.2801550688951593e-6	0.004068485670452962	1	SEC62,RPS20,FYN,ZDHHC6,SEC63,PEX3,HSPA5,SEC61A1,RPL18,TRAM2,TRAM1,RPL31,RPS5,RPL6,RPLP0,MICALL1,RPL3,MIEF1,SRP54,CHMP4B,ZDHHC15,ZDHHC2,SGTA,RPS16,AKT2,RPS19,RPL18A,SEC61B,RPL28,RPL19,RPL34,RPS13,C2CD5,RPS12,ARL6,RPL24,SSR3,RPS15,ICMT,RPL22,RPS25,ITGB1BP1,PEX16,RPL21,RPL5,VAMP7,RPS10,SSR1,RPL23,RAB3IP,RPS4Y1,RPL36,RPL27,EXOC4,INPP5K,RPS15A,ZDHHC4,RTP4,RPL35,RPS6,SDCBP,RPLP1,RPS24,PEX5,VPS37B,SRP14…	PEX3,TRAM2,SGTA	RPL19,RPL34,RPS15,RPL22,RPL21,RPL5,RPLP1,SRP14,RPL11,RPS27A,RPS3A,RPL10,RPL7,RPL29,RPS14,RPL13,RPL12,RPS4X,RPL39
GO_XENOBIOTIC_METABOLIC_PROCESS	GO:0006805	51	Down	7.17231274763574e-6	0.007625193066843596	3	MGST1,DPEP1,CYP46A1,AKR7A2,ACAA1,GSTO2,ACSM2B,RORA,GSTP1,MGST2,FMO2,PTGS1,HSP90AB1,CYB5R3,CYB5B,AHR,AIP,PTGES3,BCHE,CRYZ,EPHX2,NQO2,STAT5A,POR,GSTM1,GSTM3,BPHL,CYP1B1,CSAD,MGST3,ARNT,GUK1,EPHX1,GSTO1,ACSL1,CYP2U1,N6AMT1,S100A12,CMBL,GSTM4,GSTA4,NAT1,CES2,STAT5B,NQO1,CYP2R1,AKR1C1,SULT1A1,CES1,GSTM2,ACY1	CYP46A1	MGST1,AKR7A2,GSTP1,MGST2,MGST3,EPHX1,NQO1,AKR1C1
GO_COMPLEMENT_ACTIVATION_ALTERNATIVE_PATHWAY	GO:0006957	5	Down	1.216890610108304e-5	0.011320124900532497	4	CFH,C7,C3,VSIG4,CFD		C7,C3,VSIG4,CFD
GO_REGULATION_OF_HUMORAL_IMMUNE_RESPONSE	GO:0002920	34	Down	1.3960708718254326e-5	0.011543954920138743	4	CFH,PTPRC,CD59,PPP2R3C,PGC,C1QBP,CD81,PTPN6,C7,CD46,CLU,IL1B,C3,SUSD4,SERPING1,VSIG4,C1QC,C1R,PHB,C1QB,C1QA,A2M,C1S,SPNS2,PROS1,ZP3,CD55,C5AR1,CFI,IGKC,IGLC2,IGLC3,IGHG1,IGKV3-20		C7,CLU,C3,VSIG4,C1QC,C1QB,C1QA,CD55
GO_COMPLEMENT_ACTIVATION	GO:0006956	36	Down	2.2972231172522137e-5	0.017095934438590976	4	CFH,CD59,FCN1,RGCC,C1QBP,CD81,C7,CD46,CLU,IL1B,C3,C1RL,FCN3,SUSD4,SERPING1,VSIG4,C1QC,C1R,PHB,C1QB,C1QA,A2M,C1S,PROS1,CD55,C5AR1,CFD,CFI,IGKC,IGLC2,IGLC3,TRBC2,TRDC,IGHA1,IGHG1,IGKV3-20	TRDC	C7,CLU,C3,VSIG4,C1QC,C1QB,C1QA,CD55,CFD
GO_SYNAPSE_PRUNING	GO:0098883	5	Down	3.02375846164963e-5	0.02045710042872413	5	C3,C1QC,CDK5,C1QB,C1QA		C3,C1QC,C1QB,C1QA
GO_TRANSLATIONAL_INITIATION	GO:0006413	179	Down	4.195564417977433e-5	0.026019491998823377	2	DHX33,RPS20,TPR,EIF2AK2,EIF4B,RPL18,DHX29,PABPC1,EIF2B3,NCK2,RPL31,EIF4G3,DDX1,RPS5,EIF3I,MTIF2,EIF2AK1,PPP1R15A,RPL6,RPLP0,EIF3L,RPL3,EIF3D,ALKBH1,EIF5,FMR1,DNAJC3,MTFMT,EIF3J,EIF3E,RPS16,RPS19,RPL18A,HSPB1,EIF3B,EIF4H,EIF3A,RPL28,RPL19,RPS6KB1,RPL34,EIF4G2,RPS13,EIF2B1,RPS12,RPL24,NCBP2,EIF1B,EIF4G1,EIF2B4,RPS15,RPL22,RPS25,GLE1,EIF2B2,PAIP2,COPS5,KHDRBS1,RPL21,MTIF3,RPL5,AGO2,PAIP2B,RPS10,MIF4…	RPS6KB1,CTIF,EIF4A1	EIF3E,RPL19,RPL34,RPS15,RPL22,RPL21,RPL5,RPLP1,RPL11,RPS27A,RPS3A,RPL10,RPL7,RPL29,RPS14,RPL13,RPL12,RPS4X,RPL39,EIF4EBP3
GO_MIRNA_METABOLIC_PROCESS	GO:0010586	23	Up	4.7187310574043575e-5	0.027012920407079408	2	RC3H2,KHSRP,AGO1,DDX17,DICER1,NFKB1,DROSHA,AGO2,XPO5,DGCR8,RAN,AGO4,RC3H1,PNPT1,TARBP2,PARN,DIS3L2,ZC3H12A,RELA,HRAS,PRKRA,BCDIN3D,SND1	AGO1,DIS3L2,SND1
GO_RESPIRATORY_BURST	GO:0045730	22	Down	7.522849388301053e-5	0.03998931796266888	6	SLC11A1,GRN,CYBA,HCK,RPS19,NCF2,RAC2,JCHAIN,RAC1,NCF1,CYBB,PRDX2,CD52,INSR,PGAM1,CLEC7A,CAMK1D,BCR,NOXA1,CD55,IGHA1,CD24		CYBA,PRDX2,INSR,CD55
GO_CELLULAR_DETOXIFICATION	GO:1990748	69	Down	8.399555738660028e-5	0.041672995871405286	3	MGST1,GSTO2,RDH11,PTGS2,IPCEF1,SESN1,GSTP1,MGST2,PTGS1,GSTZ1,GSR,SOD3,SOD2,NNT,NFE2L2,GPX7,PARK7,AKR1A1,PRDX1,PRDX6,KDM3B,UBIAD1,CAT,PRDX4,PRDX5,TXNDC17,APOE,PXDN,SESN2,RGN,GCH1,ALOX5AP,GSTM1,GSTM3,CD36,TXN,PIM1,DUOX1,ESD,FBLN5,SOD1,MGST3,GSTO1,CLIC2,FANCC,S100A9,NOS3,TP53INP1,ATP7A,PRDX3,GPX4,NXN,PRDX2,CCS,NQO1,TXNRD2,HBA2,GSTK1,TXNRD3,ADH5,SZT2,TXNRD1,GPX3,LTC4S,GSTM2,DHFR,GPX1,HBB,HP	GCH1,HP	MGST1,GSTP1,MGST2,APOE,RGN,SOD1,MGST3,PRDX3,PRDX2,NQO1,ADH5,LTC4S
