## Extended Data Table 7 for "An integrated cell atlas of the human lung in health and disease": Lymphatic_EC-sexfemale-GO_BP-Total.tsv

GeneSet	GOID	NGenes	Direction	PValue	FDR	Cluster	Genes	DEUp	DEDown
GO_COTRANSLATIONAL_PROTEIN_TARGETING_TO_MEMBRANE	GO:0006613	97	Up	7.643733740275435e-11	5.688466649512979e-7	1	SEC62,RPS20,SEC63,SEC61A1,RPL18,TRAM2,TRAM1,RPL31,RPS5,RPL6,RPLP0,RPL3,SRP54,RPS16,RPS19,RPL18A,SEC61B,RPL28,RPL19,RPL34,RPS13,RPS12,RPL24,SSR3,RPS15,RPL22,RPS25,RPL21,RPL5,RPS10,SSR1,RPL23,RPS4Y1,RPL36,RPL27,RPS15A,RPL35,RPS6,RPLP1,RPS24,SRP14,RPS2,RPS11,RPL13A,RPL11,RPS8,SRP9,RPS27A,RPL32,RPS3A,RPL37,RPL10,RPL7,RPL7A,RPS3,SRP19,RPL30,ZFAND2B,RPL8,RPL26,RPL29,SSR2,RPL9,RPS14,RPL27A,RPL13,SRP68,R…	RPL18,RPS5,RPL3,RPS16,RPL18A,RPL19,RPS12,RPL24,RPL5,RPL23,RPS6,RPS11,RPL13A,RPL11,RPS27A,RPL32,RPS3A,RPL10,RPL7,RPL7A,RPS3,RPL8,RPL29,SSR2,RPL9,RPS14,RPL27A,RPL13,RPSA,RPS7,RPL4,RPL15,RPS17,RPS4X,RPL10A,UBA52,RPS18	SEC62,RPS4Y1,RPS26
GO_ESTABLISHMENT_OF_PROTEIN_LOCALIZATION_TO_ENDOPLASMIC_RETICULUM	GO:0072599	108	Up	5.689495814914745e-9	2.1170613927297768e-5	1	SEC62,RPS20,SEC63,HSPA5,SEC61A1,RPL18,TRAM2,TRAM1,RPL31,RPS5,RAB10,RPL6,RPLP0,RPL3,PMM1,SRP54,CHMP4B,SGTA,RPS16,RPS19,RPL18A,SEC61B,RPL28,RPL19,RPL34,RPS13,RPS12,RPL24,SSR3,SPCS1,RPS15,RAB3GAP1,RPL22,RPS25,SPCS2,RAB3GAP2,RPL21,RPL5,RPS10,RPL23,SPCS3,RPS4Y1,RPL36,RPL27,SEC61G,RPS15A,RPL35,RPS6,RPLP1,RPS24,SRP14,PMM2,RPS2,RPS11,RPL13A,RPL11,RPS8,SRP9,RPS27A,RPL32,RPS3A,RPL37,RPL10,RPL7,RPL7A,RPS3,S…	RPL18,RPS5,RPL3,RPS16,RPL18A,RPL19,RPS12,RPL24,RPL5,RPL23,RPS6,RPS11,RPL13A,RPL11,RPS27A,RPL32,RPS3A,RPL10,RPL7,RPL7A,RPS3,RPL8,RPL29,RPL9,RPS14,RPL27A,RPL13,RPSA,RPS7,RPL4,RPL15,RPS17,RPS4X,RPL10A,UBA52,RPS18	SEC62,RPS4Y1,PMM2,RPS26
GO_PROTEIN_LOCALIZATION_TO_ENDOPLASMIC_RETICULUM	GO:0070972	129	Up	2.3952445280696486e-8	5.941803259298108e-5	1	SEC62,RPS20,SEC63,HSPA5,SEC61A1,RPL18,TRAM2,TRAM1,RPL31,BCAP29,RPS5,RAB10,PPP1R15A,RPL6,RPLP0,KDELR3,RPL3,PMM1,SRP54,CHMP4B,VAPA,SGTA,RPS16,RPS19,KDELR1,RPL18A,SEC61B,GBF1,RPL28,RPL19,RPL34,RPS13,RPS12,RPL24,SSR3,SPCS1,RPS15,RTN4,RAB3GAP1,RPL22,RPS25,SPCS2,ANKRD13C,RAB3GAP2,RPL21,RPL5,RPS10,RPL23,SPCS3,RPS4Y1,RPL36,RPL27,SEC61G,RPS15A,UBAC2,OS9,KDELR2,RPL35,RPS6,RPLP1,RPS24,SRP14,PMM2,RPS2,RPS11,…	RPL18,RPS5,KDELR3,RPL3,RPS16,RPL18A,RPL19,RPS12,RPL24,RPL5,RPL23,RPS6,RPS11,RPL13A,RPL11,RPS27A,RPL32,RPS3A,RPL10,RPL7,RPL7A,RPS3,RPL8,RPL29,RPL9,RPS14,RPL27A,RPL13,RPSA,RPS7,RPL4,RPL15,RPS17,GPAA1,RPS4X,RPL10A,UBA52,RPS18	SEC62,RPS4Y1,PMM2,RPS26
GO_TRANSLATIONAL_INITIATION	GO:0006413	179	Up	1.6463467105188573e-7	2.490674682974559e-4	2	DHX33,RPS20,TPR,EIF2AK2,EIF4B,RPL18,DHX29,PABPC1,EIF2B3,NCK2,RPL31,EIF4G3,DDX1,RPS5,EIF3I,MTIF2,EIF2AK1,PPP1R15A,RPL6,RPLP0,EIF3L,RPL3,EIF3D,ALKBH1,EIF5,FMR1,DNAJC3,MTFMT,EIF3J,EIF3E,RPS16,RPS19,RPL18A,HSPB1,EIF3B,EIF4H,EIF3A,RPL28,RPL19,RPS6KB1,RPL34,EIF4G2,RPS13,EIF2B1,RPS12,RPL24,NCBP2,EIF1B,EIF4G1,EIF2B4,RPS15,RPL22,RPS25,GLE1,EIF2B2,PAIP2,COPS5,KHDRBS1,RPL21,MTIF3,RPL5,AGO2,PAIP2B,RPS10,MIF4…	EIF4B,RPL18,RPS5,RPL3,RPS16,RPL18A,RPL19,RPS12,RPL24,RPL5,RPL23,EIF2S3,EIF3G,RPS6,RPS11,RPL13A,RPL11,RPS27A,RPL32,RPS3A,RPL10,RPL7,RPL7A,RPS3,RPL8,RPL29,RPL9,RPS14,RPL27A,RPL13,RPSA,RPS7,EIF1AX,RPL4,RPL15,EIF3F,EIF3K,RPS17,RPS4X,RPL10A,DDX3X,UBA52,RPS18	RPS4Y1,EIF5B,RPS26,EIF1AY
GO_PROTEIN_TARGETING_TO_MEMBRANE	GO:0006612	162	Up	1.6733906765483465e-7	2.490674682974559e-4	1	SEC62,RPS20,FYN,ZDHHC6,SEC63,PEX3,HSPA5,SEC61A1,RPL18,TRAM2,TRAM1,RPL31,RPS5,RPL6,RPLP0,MICALL1,RPL3,MIEF1,SRP54,CHMP4B,ZDHHC15,ZDHHC2,SGTA,RPS16,AKT2,RPS19,RPL18A,SEC61B,RPL28,RPL19,RPL34,RPS13,C2CD5,RPS12,ARL6,RPL24,SSR3,RPS15,ICMT,RPL22,RPS25,ITGB1BP1,PEX16,RPL21,RPL5,VAMP7,RPS10,SSR1,RPL23,RAB3IP,RPS4Y1,RPL36,RPL27,EXOC4,INPP5K,RPS15A,ZDHHC4,RTP4,RPL35,RPS6,SDCBP,RPLP1,RPS24,PEX5,VPS37B,SRP14…	RPL18,RPS5,RPL3,RPS16,RPL18A,RPL19,RPS12,RPL24,PEX16,RPL5,RPL23,RPS6,RPS11,RPL13A,RPL11,RPS27A,RPL32,RPS3A,RPL10,RPL7,RPL7A,RPS3,RPL8,RPL29,SSR2,RPL9,RPS14,RPL27A,RPL13,RPSA,RPS7,ZDHHC24,RPL4,RPL15,RPS17,RPS4X,RPL10A,UBA52,RPS18	SEC62,ZDHHC15,RPS4Y1,VPS37A,PRKCI,RPS26
GO_NUCLEAR_TRANSCRIBED_MRNA_CATABOLIC_PROCESS_NONSENSE_MEDIATED_DECAY	GO:0000184	119	Up	1.3367834997314943e-6	0.0016580571341669632	2	UPF1,RPS20,RPL18,SMG6,PABPC1,RPL31,RPS5,RPL6,RPLP0,RPL3,GSPT1,EIF3E,RPS16,RPS19,PPP2R1A,RPL18A,SMG9,RPL28,RPL19,CASC3,RPL34,RPS13,MAGOHB,RPS12,PPP2CA,RPL24,NCBP2,EIF4G1,RPS15,RPL22,SMG7,RPS25,ETF1,RPL21,RPL5,RPS10,UPF3B,RPL23,RPS4Y1,RPL36,HELZ2,RPL27,CTIF,RPS15A,DHX34,NCBP1,RPL35,RPS6,RPLP1,RPS24,PARN,RPS2,EIF4A3,RPS11,RPL13A,RPL11,RPS8,RPS27A,RPL32,RPS3A,RPL37,RPL10,RPL7,RPL7A,RPS3,DCP1B,UPF2,NB…	RPL18,RPS5,RPL3,RPS16,RPL18A,RPL19,RPS12,RPL24,RPL5,RPL23,RPS6,RPS11,RPL13A,RPL11,RPS27A,RPL32,RPS3A,RPL10,RPL7,RPL7A,RPS3,RPL8,RPL29,RPL9,RPS14,RPL27A,RPL13,RPSA,RPS7,RPL4,RPL15,RPS17,RPS4X,RPL10A,UBA52,RPS18	RPS4Y1,SMG8,RPS26
GO_VIRAL_GENE_EXPRESSION	GO:0019080	184	Up	2.092041155105672e-6	0.0022241386108994873	3	POLR2J,RPS20,PTBP1,NUP160,POLR2B,TPR,RSF1,NDC1,CTDP1,RPL18,TAF11,NUP133,NUCKS1,RPL31,NUP37,MID2,CCNT2,RPS5,REST,SEH1L,RPL6,RPLP0,TFAP4,NUP50,AAAS,NUP188,POLR2E,SMARCB1,EIF3L,POLR2F,RPL3,EIF3D,EP300,SNW1,RAE1,NELFCD,NUP93,POLR2C,MON1B,RPS16,POLR2I,RPS19,RPL18A,USF2,EIF3B,EIF3A,RPL28,RPL19,NUP88,RPL34,RPS13,NUP98,NUP107,RPS12,NUP155,RPL24,SPCS1,RPS15,RPL22,HDAC1,RPS25,TRIM32,NUP43,TARDBP,ZNF639,RPL…	RPL18,RPS5,SMARCB1,RPL3,RPS16,RPL18A,RPL19,RPS12,RPL24,HDAC1,RPL5,RPL23,EIF3G,RPS6,NUP54,RPS11,RPL13A,RPL11,RPS27A,RPL32,RPS3A,RPL10,RPL7,RPL7A,RPS3,NUP205,RPL8,RPL29,RPL9,RPS14,RPL27A,RPL13,RPSA,RPS7,RPL4,RPL15,EIF3F,JUN,RPS17,RPS4X,RPL10A,NUP62,UBA52,RPS18	RSF1,NUP214,RPS4Y1,TRIM21,RPS26
GO_RIBOSOME_ASSEMBLY	GO:0042255	52	Up	3.2649136954226115e-6	0.0030371859651668843	4	MRTO4,NLE1,MRPL22,RPS5,RPL6,RPLP0,RPL3,RPS19,C1QBP,NOP2,MDN1,BRIX1,RPL24,RPS15,NSUN4,FASTKD2,MTERF4,MRPS2,RPL5,RPS10,MRPS7,SBDS,PPAN,DHX30,ERAL1,NIP7,RSL24D1,RPL11,EIF2A,ABT1,RPL10,MTERF3,RPS14,RPSA,RPL38,MRPL11,RPS27,RRS1,NPM1,MRPS11,DDX28,RPS27L,RRP7A,RPF2,RPL12,RPL23A,DDX3X,RPS28,EIF6,MRPL20,MPV17L2,BOP1	MRPL22,RPS5,RPL3,RPL24,RPL5,RPL11,RPL10,RPS14,RPSA,MRPL11,MRPS11,DDX3X	ERAL1
GO_CYTOPLASMIC_TRANSLATION	GO:0002181	90	Up	5.850587760354429e-5	0.048377860125064065	2	RPL26L1,YBX3,RPL18,ZC3H15,FTSJ1,RPL31,EIF3I,RPL6,RPLP0,EIF3L,EIF3D,EIF5,FMR1,GSPT1,EIF3J,EIF3E,RPL18A,EIF3B,EIF3A,CPEB3,RPL19,DRG2,DPH1,RWDD1,CPEB4,RPL24,EIF4G1,RPL22,DPH5,ETF1,EIF2S2,RPL36,EIF2S3,EIF3G,UNK,DPH2,DPH6,DHX9,CPEB2,RPLP1,DENR,RPL13A,RPL11,EIF2D,RPL32,EIF3H,DPH7,EIF3M,DPH3,RPL30,EIF4A2,NCK1,RPL8,ZNF385A,EIF4A1,RPL26,RPL29,RPL22L1,RPL9,METTL3,EEF2,RPSA,CNBP,DNAJC24,RPS21,RPL38,RBM4,RPL…	RPL18,RPL18A,RPL19,RPL24,EIF2S3,EIF3G,RPL13A,RPL11,RPL32,RPL8,RPL29,RPL9,EEF2,RPSA,RPL15,EIF3F,EIF3K,RPL10A	RPS26
