## Extended Data Table 7 for "An integrated cell atlas of the human lung in health and disease": Mast_cells-age-GO_BP-Total.tsv

GeneSet	GOID	NGenes	Direction	PValue	FDR	Cluster	Genes	DEUp	DEDown
GO_REGULATION_OF_RNA_SPLICING	GO:0043484	113	Up	6.528046833216887e-8	2.846291926265835e-4	1	RBM5,PTBP1,CLK1,CELF2,THRAP3,SFSWAP,U2AF2,JMJD6,DAZAP1,SART3,RBM7,MBNL3,YTHDC1,REST,RBM22,FUS,SRPK1,CIRBP,DDX17,RBFOX2,SNW1,SRSF5,FMR1,PQBP1,RBM3,HNRNPL,SNRNP70,SETX,C1QBP,DDX5,ZPR1,PRPF19,RPS13,NUP98,SRSF9,SRSF3,CLK4,FAM172A,FXR1,NCL,SRSF7,TIA1,SRSF4,PTBP2,PRDX6,PTBP3,RBM25,KHDRBS1,HNRNPA2B1,SMU1,RBM19,SRSF6,AHNAK,RBM42,NSRP1,METTL16,FXR2,KHDRBS3,RBM38,RBM17,SRPK2,ZC3H10,HNRNPA1,SRSF1,TRA2B,C9or…	DAZAP1,FUS,DDX17,SNRNP70,DDX5,NUP98,NCL,SRSF7,HNRNPA2B1,SRSF6,AHNAK,RBM17,SRPK2,SRSF1,TRA2B,WTAP,RBMX,HNRNPU,SREK1,MAGOH,ZNF326,TRA2A,HNRNPK,HNRNPH1,RBM4,AHNAK2,SRSF10,HSPA1A	RPS26,RBM15B
GO_REGULATION_OF_MRNA_PROCESSING	GO:0050684	118	Up	7.690602340626412e-8	2.846291926265835e-4	1	RBM5,PAF1,CDK11A,PTBP1,ZC3H3,CELF2,PTCD2,THRAP3,SFSWAP,U2AF2,JMJD6,DAZAP1,SART3,RBM7,MBNL3,SNRPA,YTHDC1,REST,PAPOLA,SRPK1,CIRBP,DDX17,RBFOX2,SNW1,SRSF5,ZC3H14,PABPN1,FMR1,RBM3,RNF40,HNRNPL,SNRNP70,CPEB3,C1QBP,DDX5,SUPT6H,PRPF19,NUP98,CPSF6,SRSF9,SRSF3,FAM172A,FXR1,NCBP2,NCL,SRSF7,TIA1,SRSF4,PRDX6,RBM25,KHDRBS1,HNRNPA2B1,SMU1,RBM19,SRSF6,RBM42,NSRP1,METTL16,FXR2,CCNT1,SAFB2,KHDRBS3,CDC73,RBM17,SRP…	DAZAP1,DDX17,SNRNP70,DDX5,SUPT6H,NUP98,NCL,SRSF7,HNRNPA2B1,SRSF6,RBM17,SRPK2,SRSF1,TRA2B,SLTM,WTAP,RBMX,CPSF7,HNRNPU,SREK1,MAGOH,TRA2A,HNRNPK,LEO1,AHCYL1,RBM4,DHX36,ZFP36L1,SRSF10	RBM15B
GO_REGULATION_OF_MRNA_SPLICING_VIA_SPLICEOSOME	GO:0048024	83	Up	3.700923475424059e-7	9.131411855029628e-4	1	RBM5,PTBP1,CELF2,THRAP3,SFSWAP,U2AF2,JMJD6,DAZAP1,SART3,RBM7,MBNL3,YTHDC1,REST,SRPK1,CIRBP,DDX17,RBFOX2,SNW1,SRSF5,FMR1,RBM3,HNRNPL,SNRNP70,C1QBP,DDX5,PRPF19,NUP98,SRSF9,SRSF3,FAM172A,FXR1,NCL,SRSF7,TIA1,SRSF4,PRDX6,RBM25,KHDRBS1,HNRNPA2B1,SMU1,RBM19,SRSF6,RBM42,NSRP1,METTL16,FXR2,KHDRBS3,RBM17,SRPK2,ZC3H10,HNRNPA1,SRSF1,TRA2B,C9orf78,NCBP1,MBNL2,SF3B4,WTAP,RBMX,CELF1,SAP18,MBNL1,HNRNPU,SREK1,DYR…	DAZAP1,DDX17,SNRNP70,DDX5,NUP98,NCL,SRSF7,HNRNPA2B1,SRSF6,RBM17,SRPK2,SRSF1,TRA2B,WTAP,RBMX,HNRNPU,SREK1,MAGOH,TRA2A,HNRNPK,RBM4,SRSF10	RBM15B
GO_REGULATION_OF_MRNA_METABOLIC_PROCESS	GO:1903311	267	Up	1.8031832694614186e-6	0.003336790640138355	1	RBM5,UPF1,PAF1,PSMB1,CDK11A,PTBP1,PSMC4,ZC3H3,SLC11A1,SAMD4A,VIM,PSMA4,CELF2,PTCD2,THRAP3,PUM2,YBX3,SFSWAP,U2AF2,YBX1,ELAVL1,ROCK1,PSME4,JMJD6,PABPC1,DAZAP1,SART3,EXOSC7,RBM7,MBNL3,SNRPA,EXOSC5,TNRC6C,XPO1,TNPO1,DIS3,YTHDC1,REST,PSMC5,KHSRP,FUS,PAPOLA,PCBP4,PABPC4,TNRC6A,ALKBH5,PSME1,HNRNPC,PSMD5,SRPK1,PSMD8,CIRBP,HNRNPM,DDX17,GTPBP1,RBFOX2,TNRC6B,PSMC6,PSMA3,SNW1,SRSF5,ZC3H14,PSMC1,PSMB5,APEX1,P…	DAZAP1,FUS,HNRNPM,DDX17,TNRC6B,SNRNP70,ZC3HAV1,DDX5,SUPT6H,NUP98,NCL,SRSF7,SET,TARDBP,HNRNPA2B1,SRSF6,CNOT1,NUP214,RBM17,SRPK2,SYNCRIP,SRSF1,TRA2B,SLTM,CNOT6L,WTAP,RBMX,CPSF7,HNRNPU,SREK1,BTG2,MAGOH,ZC3H12A,TRA2A,HNRNPK,PSMC3,LEO1,AHCYL1,RBM4,DHX36,PSMD13,ZFP36L1,SRSF10,HSPA1A	APEX1,FASTKD3,TIRAP,PSMC2,EXOSC4,RBM15B
GO_POSITIVE_REGULATION_OF_MRNA_METABOLIC_PROCESS	GO:1903313	60	Up	3.164666842707489e-6	0.004555647235099023	1	UPF1,PAF1,THRAP3,ROCK1,PABPC1,DAZAP1,TNRC6C,KHSRP,TNRC6A,CIRBP,GTPBP1,TNRC6B,SNW1,RBM3,SNRNP70,ZC3HAV1,CPEB3,PRPF19,NUP98,NCBP2,NCL,PRDX6,AGO2,CNOT1,HNRNPR,METTL16,ZFP36,ROCK2,CDC73,PUM1,PRR5L,RC3H1,TRA2B,NCBP1,PNPT1,HNRNPD,CNOT6L,FTO,TOB1,SF3B4,METTL14,RBMX,ZFP36L2,MOV10,CNOT8,BTG2,ZC3H12A,TRA2A,METTL3,LEO1,NUDT21,POLR2G,DHX36,HSF1,ZFP36L1,YTHDF3,YTHDF2,CNOT7,GIGYF2,RBMXL1	DAZAP1,TNRC6B,SNRNP70,ZC3HAV1,NUP98,NCL,CNOT1,TRA2B,CNOT6L,RBMX,BTG2,ZC3H12A,TRA2A,LEO1,DHX36,ZFP36L1
GO_ER_NUCLEUS_SIGNALING_PATHWAY	GO:0006984	40	Up	3.6927699825174463e-6	0.004555647235099023	2	MBTPS2,HSPA5,HERPUD1,ASNS,GSK3B,PPP1R15A,XBP1,AGR2,ERLIN1,CCDC47,CCL2,TMEM33,FBXW7,SCAP,NFE2L2,ATF6,INSIG2,ATF4,EIF2S1,MBTPS1,TP53,TMCO1,EIF2A,ERLIN2,ATG10,BCL2L11,NCK1,PPP1R15B,ZBTB7B,ATF3,HSP90B1,CXCL8,EIF2AK3,ATP2A2,DDIT3,PTPN2,CALR,INSIG1,PTPN1,ATF6B	XBP1,NFE2L2,TMCO1,PPP1R15B,ATF3,HSP90B1,DDIT3,PTPN2,CALR,INSIG1
GO_RESPONSE_TO_TOPOLOGICALLY_INCORRECT_PROTEIN	GO:0035966	159	Up	5.041579903494546e-6	0.0053311106350952325	2	RHBDD2,MBTPS2,EXTL3,DDX11,ERP44,BAK1,CUL3,HSPA5,JKAMP,HERPUD1,EIF2AK2,TM7SF3,ATXN3,PPP2R5B,RNF126,WIPI1,ASNS,ACADVL,DERL2,MYDGF,HSP90AA1,DNAJA1,PPP1R15A,BAX,ADD1,EDEM2,DNAJB11,HDAC6,HSP90AB1,XBP1,EP300,ARFGAP1,DNAJC3,UGGT2,STUB1,BFAR,UBE2W,GSK3A,FKBP14,HSPB1,AGR2,TBL2,CREB3,GOSR2,CDK5RAP3,CCL2,TMEM33,HSPA8,DNAJC4,CCND1,HSPA9,FAF2,HSPE1,NFE2L2,EDEM3,FBXO6,MFN2,ZBTB17,ATF6,HSPH1,SERP1,CLU,COPS5,HER…	ACADVL,DERL2,HSP90AA1,DNAJA1,HSP90AB1,XBP1,EP300,NFE2L2,CANX,THBS1,PPP1R15B,DNAJB4,ATF3,DNAJB14,CREBRF,HSP90B1,HSPA4,HSPA6,DDIT3,PTPN2,CALR,SRPRA,GFPT1,HSPA1A	RNF185,CREB3L4
GO_ALTERNATIVE_MRNA_SPLICING_VIA_SPLICEOSOME	GO:0000380	63	Up	7.745654545516217e-6	0.00716666686823888	1	RBM5,KDM1A,PTBP1,CELF2,THRAP3,SFSWAP,CDK13,SART3,RBM7,MBNL3,REST,HNRNPM,DDX17,RBFOX2,SRSF5,FMR1,PQBP1,HNRNPL,DDX5,SRSF9,SRSF3,FAM172A,FXR1,SRSF7,SRSF4,SFPQ,RBM25,KHDRBS1,SMU1,RBM19,SRSF6,NSRP1,FXR2,RBM17,ZC3H10,HNRNPA1,DHX9,SRSF1,TRA2B,MBNL2,WTAP,RBMX,CELF1,SAP18,MBNL1,HNRNPU,SREK1,DYRK1A,SRSF2,MAGOH,RBM15,SCNM1,SLU7,RBM4B,RBM4,RSRC1,ZBTB7A,RBM10,SRSF10,RNPS1,RBM15B,SRSF8,RBM8A	HNRNPM,DDX17,DDX5,SRSF7,SRSF6,RBM17,SRSF1,TRA2B,WTAP,RBMX,HNRNPU,SREK1,MAGOH,RBM4,RSRC1,SRSF10	RBM15B
GO_POSITIVE_REGULATION_OF_SYNAPTIC_TRANSMISSION_GLUTAMATERGIC	GO:0051968	7	Up	1.7701661560887783e-5	0.01455863320818793	3	PTGS2,CCL2,RAB3GAP1,PTK2B,GLUL,ADCYAP1,NTRK1	PTGS2,PTK2B,GLUL,ADCYAP1
GO_PERK_MEDIATED_UNFOLDED_PROTEIN_RESPONSE	GO:0036499	18	Up	2.2045578513880802e-5	0.01631813721597457	2	HSPA5,HERPUD1,ASNS,PPP1R15A,AGR2,CCL2,TMEM33,NFE2L2,ATF4,EIF2S1,NCK1,PPP1R15B,ATF3,CXCL8,EIF2AK3,DDIT3,PTPN2,PTPN1	NFE2L2,PPP1R15B,ATF3,DDIT3,PTPN2
GO_ENDOPLASMIC_RETICULUM_UNFOLDED_PROTEIN_RESPONSE	GO:0030968	97	Up	2.7791620587231105e-5	0.01808021842754516	2	RHBDD2,MBTPS2,EXTL3,DDX11,BAK1,HSPA5,HERPUD1,EIF2AK2,PPP2R5B,WIPI1,ASNS,ACADVL,DERL2,MYDGF,PPP1R15A,BAX,ADD1,DNAJB11,XBP1,EP300,ARFGAP1,DNAJC3,STUB1,BFAR,GSK3A,FKBP14,AGR2,TBL2,CREB3,GOSR2,CDK5RAP3,CCL2,TMEM33,CCND1,NFE2L2,ZBTB17,ATF6,SERP1,COPS5,HERPUD2,VAPB,KLHDC3,SSR1,CANX,ATF4,DNAJB9,EIF2S1,EDEM1,DERL1,TLN1,PARP6,PREB,PARP16,SEC31A,MBTPS1,HDGF,CREB3L4,PDIA6,SRPRB,PIK3R1,HYOU1,SERP2,PARP8,BCL2…	ACADVL,DERL2,XBP1,EP300,NFE2L2,CANX,PPP1R15B,ATF3,CREBRF,HSP90B1,DDIT3,PTPN2,CALR,SRPRA,GFPT1	CREB3L4
GO_MRNA_EXPORT_FROM_NUCLEUS	GO:0006406	104	Up	3.3910506115250064e-5	0.01808021842754516	4	UPF1,AKAP8L,NUP160,TPR,THOC3,ZC3H11A,NDC1,U2AF2,NUP133,SMG6,CPSF1,NUP37,THOC1,YTHDC1,SEH1L,ALKBH5,NUP50,AAAS,NUP188,POLDIP3,THOC5,SRSF5,PABPN1,RAE1,NUP93,CASC3,NUP88,SUPT6H,NUP98,MAGOHB,NUP107,SRSF9,SRSF3,NUP155,NCBP2,SRSF7,SRSF4,SMG7,SRSF11,CPSF3,GLE1,NUP43,ENY2,FYTTD1,HNRNPA2B1,DDX39A,SRSF6,NUP153,UPF3B,NUP85,THOC2,SYMPK,PCID2,NUP214,THOC6,NUP210,EIF5A,NXT1,SRRM1,SRSF1,WDR33,NCBP1,NUP54,NUP58,D…	AKAP8L,TPR,NUP88,SUPT6H,NUP98,SRSF7,SRSF11,HNRNPA2B1,DDX39A,SRSF6,UPF3B,NUP214,NXT1,SRSF1,NUP54,NUP58,EIF4A3,UPF2,RANBP2,MAGOH	NDC1,AAAS,CPSF2,RBM15B
GO_CILIUM_MOVEMENT	GO:0003341	16	Down	3.559619835216921e-5	0.01808021842754516	5	OFD1,SPA17,CFAP20,RFX3,TTLL1,NPHP3,BBS2,MKKS,BBS4,GAS8,KIF27,DPCD,DNAI2,RSPH9,CATSPER1,CFAP54		GAS8,DPCD,DNAI2,RSPH9,CFAP54
GO_CELLULAR_RESPONSE_TO_HEAT	GO:0034605	106	Up	3.611334056334156e-5	0.01808021842754516	2	FKBP4,CREBBP,HSF2,NUP160,HSPA5,TPR,CAMK2B,NDC1,ATXN3,NUP133,PRKACA,PTGS2,NUP37,HSP90AA1,GSK3B,SEH1L,NUP50,AAAS,NUP188,HSP90AB1,SIRT1,MAPK1,HMOX1,EP300,RAE1,RBBP7,MAPK3,NUP93,STUB1,DNAJC2,DNAJB6,RPA3,BAG1,NUP88,YWHAE,CRYAB,HSPA8,CHORDC1,NUP98,PTGES3,NUP107,ST8SIA1,BAG2,HSPA9,NUP155,HTRA2,PDCL3,SUMO1,RPA2,NUP43,HSPH1,CDKN1A,NUP153,NUP85,HSPA2,NUP214,DNAJB1,NUP210,RPA1,EIF2S1,THBS1,NUP54,NUP58,TP53,…	TPR,PTGS2,HSP90AA1,HSP90AB1,MAPK1,EP300,NUP88,CHORDC1,NUP98,CDKN1A,NUP214,THBS1,NUP54,NUP58,RANBP2,DNAJC7,HSPA6,DHX36,HSPA1A	NDC1,AAAS,MLST8
GO_CELLULAR_RESPONSE_TO_TOPOLOGICALLY_INCORRECT_PROTEIN	GO:0035967	130	Up	3.663918892369325e-5	0.01808021842754516	2	RHBDD2,MBTPS2,EXTL3,DDX11,BAK1,CUL3,HSPA5,HERPUD1,EIF2AK2,TM7SF3,ATXN3,PPP2R5B,RNF126,WIPI1,ASNS,ACADVL,DERL2,MYDGF,PPP1R15A,BAX,ADD1,DNAJB11,HDAC6,XBP1,EP300,ARFGAP1,DNAJC3,UGGT2,STUB1,BFAR,UBE2W,GSK3A,FKBP14,AGR2,TBL2,CREB3,GOSR2,CDK5RAP3,CCL2,TMEM33,HSPA8,CCND1,HSPA9,NFE2L2,ZBTB17,ATF6,SERP1,COPS5,HERPUD2,OPTN,VAPB,KLHDC3,SSR1,HSPA2,CANX,SDF2L1,ATF4,DNAJB9,EIF2S1,EDEM1,UGGT1,TOR1A,DERL1,TLN1,P…	ACADVL,DERL2,XBP1,EP300,NFE2L2,CANX,PPP1R15B,ATF3,DNAJB14,CREBRF,HSP90B1,HSPA6,DDIT3,PTPN2,CALR,SRPRA,GFPT1,HSPA1A	RNF185,CREB3L4
GO_RNA_SPLICING	GO:0008380	384	Up	5.5904039613038624e-5	0.025750157037005963	1	RBM5,KDM1A,POLR2J,GCFC2,LUC7L,AKAP8L,PTBP1,CLK1,AQR,STRAP,ZCCHC8,GEMIN8,POLR2B,CELF2,THOC3,THRAP3,CCAR1,SNRNP40,SFSWAP,U2AF2,SUGP2,DDX20,CDK13,YBX1,ELAVL1,DHX8,GPKOW,JMJD6,PABPC1,DAZAP1,CPSF1,CLNS1A,ZNF638,SART3,RBM7,GPATCH1,MBNL3,XAB2,SNRPA,THOC1,DDX1,GEMIN5,YTHDC1,PPIE,REST,WBP11,CHERP,RBM22,SRRT,SF3B2,KHSRP,FUS,PAPOLA,PDCD7,HNRNPC,GEMIN2,CWF19L1,SRPK1,CDC5L,HNRNPH3,CIRBP,HNRNPM,POLR2E,SF3A1,SN…	AKAP8L,DAZAP1,CHERP,FUS,HNRNPM,DDX17,SNRNP70,DDX5,SUPT6H,NUP98,PRPF4B,NCL,SRSF7,IVNS1ABP,BCAS2,SRSF11,TARDBP,HNRNPA2B1,DDX39A,SRSF6,AHNAK,UPF3B,RBM39,ZRANB2,PRPF38B,RBM17,SRPK2,SYNCRIP,SRSF1,TRA2B,EIF4A3,SNRNP200,WTAP,RBMX,POLR2K,CPSF7,SREK1IP1,HNRNPU,SREK1,MAGOH,ZNF326,TRA2A,HNRNPK,HNRNPH1,HNRNPA3,FAM98B,RBM4,RSRC1,AHNAK2,SRSF10,HSPA1A,CWC25	BUD13,GEMIN6,TSEN2,CPSF2,RPS26,RBM15B
GO_REGULATION_OF_RESPONSE_TO_ENDOPLASMIC_RETICULUM_STRESS	GO:1905897	70	Up	5.913978244111069e-5	0.025750157037005963	2	BAK1,HSPA5,HERPUD1,USP13,ATXN3,ERLEC1,DERL2,NFE2L1,PPP1R15A,BAX,EDEM2,ERP29,SIRT1,XBP1,USP14,DNAJC3,BFAR,SGTA,CAV1,AGR2,CREB3,TMEM33,NFE2L2,PARK7,TXNDC12,ATF6,CLU,COPS5,SPOP,DNAJB9,SERINC3,EDEM1,UBAC2,UBQLN1,OS9,RNF185,TMBIM6,PMAIP1,MANF,PIK3R1,HYOU1,BCL2L11,USP25,NCK1,PPP1R15B,UBXN1,SYVN1,BCL2L1,USP19,EIF2AK3,DDIT3,PTPN2,NUPR1,ERN1,GRINA,YOD1,TMEM259,UBE2G2,BCAP31,UBQLN2,LRRK2,RNFT1,PTPN1,SVIP,U…	DERL2,XBP1,USP14,NFE2L2,UBQLN1,PPP1R15B,DDIT3,PTPN2,TMEM259,SVIP,HSPA1A	ERP29,RNF185
GO_MRNA_PROCESSING	GO:0006397	436	Up	6.401538270099107e-5	0.02632454793070755	1	RBM5,KDM1A,POLR2J,GCFC2,PAF1,LUC7L,CDK11A,AKAP8L,PTBP1,ZC3H3,MNAT1,AQR,STRAP,ZCCHC8,GEMIN8,POLR2B,CELF2,PTCD2,THOC3,THRAP3,ZC3H11A,CCAR1,SNRNP40,SFSWAP,U2AF2,SUGP2,DDX20,CDK13,YBX1,ELAVL1,DHX8,GPKOW,PHRF1,JMJD6,PABPC1,DAZAP1,CPSF1,PRKACA,CLNS1A,NCBP3,SART3,RBM7,GPATCH1,MBNL3,XAB2,SNRPA,THOC1,DDX1,GEMIN5,YTHDC1,PPIE,REST,WBP11,CHERP,RBM22,SRRT,SF3B2,KHSRP,XRN2,FUS,PAPOLA,PDCD7,RBM27,ALKBH5,HNRNPC,…	AKAP8L,DAZAP1,CHERP,FUS,HNRNPM,DDX17,SNRNP70,DDX5,SUPT6H,NUP98,PRPF4B,NCL,SRSF7,BCAS2,SRSF11,TARDBP,HNRNPA2B1,DDX39A,SRSF6,UPF3B,RBM39,ZRANB2,PRPF38B,RBM17,SRPK2,SYNCRIP,SRSF1,TRA2B,SLTM,CNOT6L,RBM26,EIF4A3,SNRNP200,WTAP,RBMX,POLR2K,CPSF7,KIN,SREK1IP1,HNRNPU,SREK1,RPUSD3,ADAR,MAGOH,ZNF326,PRMT9,TRA2A,HNRNPK,LEO1,AHCYL1,HNRNPH1,HNRNPA3,RBM4,RSRC1,DHX36,ZFP36L1,SRSF10,CWC25	BUD13,GEMIN6,TSEN2,ERCC3,CPSF2,RBM15B
GO_MRNA_TRANSPORT	GO:0051028	136	Up	6.805198668204643e-5	0.026511621337921454	4	UPF1,AKAP8L,MVP,ZC3H3,NUP160,TPR,THOC3,ZC3H11A,NDC1,U2AF2,NUP133,SMG6,CPSF1,NCBP3,NUP37,THOC1,XPO1,YTHDC1,SEH1L,KHSRP,ALKBH5,NUP50,AAAS,NUP188,POLDIP3,THOC5,SRSF5,PABPN1,RAE1,NXT2,FMR1,NUTF2,NUP93,CASC3,NUP88,SUPT6H,NUP98,MAGOHB,PARP11,NUP107,SRSF9,SRSF3,QKI,NUP155,NCBP2,SRSF7,SRSF4,SMG7,SRSF11,CPSF3,GLE1,NUP43,ENY2,FYTTD1,HNRNPA2B1,DDX39A,SRSF6,NUP153,UPF3B,NUP85,THOC2,SYMPK,PCID2,NUP214,ZFP36,X…	AKAP8L,TPR,NUP88,SUPT6H,NUP98,SRSF7,SRSF11,HNRNPA2B1,DDX39A,SRSF6,UPF3B,NUP214,NXT1,SRSF1,NUP54,NUP58,EIF4A3,UPF2,RANBP2,MAGOH,HNRNPA3,TNKS,ZFP36L1	NDC1,AAAS,CPSF2,RBM15B
GO_NEGATIVE_REGULATION_OF_MRNA_METABOLIC_PROCESS	GO:1903312	60	Up	8.290821599790404e-5	0.029953858663894276	1	PTBP1,SLC11A1,THRAP3,YBX3,SFSWAP,U2AF2,YBX1,ELAVL1,PABPC1,FUS,HNRNPC,CIRBP,ZC3H14,FMR1,RNF40,HNRNPL,C1QBP,SRSF9,MAPK14,SRSF7,SRSF4,TARDBP,HNRNPA2B1,SRSF6,RBM42,METTL16,ZFP36,CCNT1,RBM38,DHX34,SYNCRIP,DHX9,CDK9,BARD1,HNRNPD,TOB1,RBMX,TIRAP,SAP18,NBAS,HNRNPU,LARP1,RNF20,DYRK1A,MAPKAPK2,HNRNPK,PAIP1,MYD88,ANGEL2,HNRNPA0,NPM1,RBM10,SECISBP2,SRSF10,SUPT5H,CTR9,MTOR,NELFE,RNPS1,TAF15	FUS,SRSF7,TARDBP,HNRNPA2B1,SRSF6,SYNCRIP,RBMX,HNRNPU,HNRNPK,SRSF10	TIRAP
GO_POSITIVE_REGULATION_OF_TRANSCRIPTION_FROM_RNA_POLYMERASE_II_PROMOTER_IN_RESPONSE_TO_HYPOXIA	GO:0061419	6	Up	8.852198879260021e-5	0.029953858663894276	2	HIF1A,VEGFA,NFE2L2,TP53,NOTCH1,RBPJ	HIF1A,NFE2L2,RBPJ
GO_DE_NOVO_PROTEIN_FOLDING	GO:0006458	35	Up	9.269718926349959e-5	0.029953858663894276	6	CD74,HSPA5,FKBP1A,ST13,DNAJC2,BAG1,HSPA8,PTGES3,HSPA9,HSPE1,FKBP1B,HSPH1,HSPA2,DNAJB1,UGGT1,TOR1B,TOR1A,HSPD1,DNAJB12,HSPA13,TOR2A,DNAJB4,CHCHD4,DNAJB14,CCT2,DNAJC7,DNAJC18,HSPA6,GAK,ENTPD5,HSPA14,ERO1A,HSPA1B,HSPA1A,HSPA1L	DNAJB4,DNAJB14,DNAJC7,HSPA6,HSPA1A
GO_RNA_SPLICING_VIA_TRANSESTERIFICATION_REACTIONS	GO:0000375	308	Up	9.30746756646269e-5	0.029953858663894276	1	RBM5,KDM1A,POLR2J,GCFC2,LUC7L,PTBP1,AQR,STRAP,ZCCHC8,GEMIN8,POLR2B,CELF2,THRAP3,CCAR1,SNRNP40,SFSWAP,U2AF2,DDX20,CDK13,YBX1,ELAVL1,DHX8,GPKOW,JMJD6,PABPC1,DAZAP1,CPSF1,CLNS1A,SART3,RBM7,GPATCH1,MBNL3,XAB2,SNRPA,DDX1,GEMIN5,YTHDC1,PPIE,REST,WBP11,CHERP,RBM22,SRRT,SF3B2,KHSRP,FUS,PAPOLA,PDCD7,HNRNPC,GEMIN2,CWF19L1,SRPK1,CDC5L,HNRNPH3,CIRBP,HNRNPM,POLR2E,SF3A1,SNRPD3,TFIP11,SNU13,POLR2F,DDX17,ZMAT5,…	DAZAP1,CHERP,FUS,HNRNPM,DDX17,SNRNP70,DDX5,NUP98,PRPF4B,NCL,SRSF7,BCAS2,SRSF11,HNRNPA2B1,DDX39A,SRSF6,UPF3B,RBM17,SRPK2,SYNCRIP,SRSF1,TRA2B,EIF4A3,SNRNP200,WTAP,RBMX,POLR2K,CPSF7,HNRNPU,SREK1,MAGOH,TRA2A,HNRNPK,HNRNPH1,HNRNPA3,RBM4,RSRC1,SRSF10,CWC25	BUD13,GEMIN6,CPSF2,RBM15B
GO_RNA_EXPORT_FROM_NUCLEUS	GO:0006405	129	Up	1.0653095130099016e-4	0.0326035156371097	4	UPF1,AKAP8L,NUP160,TPR,THOC3,ZC3H11A,RIOK2,NDC1,U2AF2,NUP133,SMG6,CPSF1,NUP37,THOC1,XPO1,YTHDC1,SEH1L,RBM27,ALKBH5,NUP50,AAAS,NUP188,POLDIP3,THOC5,SRSF5,PABPN1,RAE1,NUP93,CASC3,NUP88,SUPT6H,NUP98,MAGOHB,NUP107,CPSF6,SRSF9,SRSF3,NUP155,NCBP2,RPS15,SRSF7,SRSF4,SMG7,SRSF11,CPSF3,GLE1,NRDE2,NUP43,ENY2,KHDRBS1,FYTTD1,HNRNPA2B1,DDX39A,SRSF6,XPO5,NUP153,UPF3B,NUP85,THOC2,SYMPK,PCID2,NUP214,THOC6,NUP210,…	AKAP8L,TPR,NUP88,SUPT6H,NUP98,SRSF7,SRSF11,HNRNPA2B1,DDX39A,SRSF6,UPF3B,NUP214,NXT1,SRSF1,NUP54,NUP58,RBM26,EIF4A3,UPF2,RANBP2,MAGOH	NDC1,AAAS,CPSF2,RBM15B
GO_MOTILE_CILIUM_ASSEMBLY	GO:0044458	9	Down	1.1036660546812345e-4	0.0326035156371097	7	ZMYND10,MKS1,IFT57,SPATA6,CENPJ,INTU,ATMIN,RSPH9,E2F4		ZMYND10,SPATA6,ATMIN,RSPH9
GO_REGULATION_OF_CELLULAR_RESPONSE_TO_HEAT	GO:1900034	72	Up	1.1452194090311432e-4	0.0326035156371097	2	FKBP4,CREBBP,NUP160,TPR,CAMK2B,NDC1,NUP133,NUP37,HSP90AA1,GSK3B,SEH1L,NUP50,AAAS,NUP188,HSP90AB1,SIRT1,MAPK1,EP300,RAE1,MAPK3,NUP93,DNAJC2,DNAJB6,RPA3,BAG1,NUP88,YWHAE,CRYAB,HSPA8,CHORDC1,NUP98,PTGES3,NUP107,BAG2,NUP155,RPA2,NUP43,HSPH1,NUP153,NUP85,NUP214,DNAJB1,NUP210,RPA1,NUP54,NUP58,RPTOR,CAMK2G,ATM,BAG3,RANBP2,NUP205,BAG4,SEC13,CCAR2,IER5,MAPKAPK2,NUP35,BAG5,MLST8,DNAJC7,ATR,HSF1,POM121,MTOR…	TPR,HSP90AA1,HSP90AB1,MAPK1,EP300,NUP88,CHORDC1,NUP98,NUP214,NUP54,NUP58,RANBP2,DNAJC7,HSPA1A	NDC1,AAAS,MLST8
GO_NEGATIVE_REGULATION_OF_MRNA_SPLICING_VIA_SPLICEOSOME	GO:0048025	19	Up	1.2015766576346563e-4	0.03294100155485825	1	PTBP1,SFSWAP,U2AF2,HNRNPL,C1QBP,SRSF9,SRSF7,SRSF4,HNRNPA2B1,SRSF6,RBM42,RBMX,SAP18,DYRK1A,HNRNPK,NPM1,RBM10,SRSF10,RNPS1	SRSF7,HNRNPA2B1,SRSF6,RBMX,HNRNPK,SRSF10
GO_PROTEIN_FOLDING	GO:0006457	169	Up	1.384428257080223e-4	0.035525563214145545	6	FKBP4,NUDCD3,CD74,ERP44,GRN,HSPA5,DNAJC25,GNAI3,NFYC,DNAJA2,GNB5,CSNK2A2,LMAN1,DNAJC10,GNB1,HSP90AA1,PPIE,DNAJA1,ERO1B,PDRG1,FKBP1A,ERP29,GANAB,LTBP4,NUDC,DNAJB11,FKBP5,HSP90AB1,PPIL2,ST13,PSMC1,PFDN4,DNAJC5,CSNK2A1,RP2,DNAJC3,DNAJA3,SNRNP70,SGTA,PDCD5,CDC37,DNAJC2,DNAJB6,HSPB1,CDC37L1,BAG1,PPIF,GRPEL1,CRYAB,HSPA8,DNAJC4,CHORDC1,AIP,MLEC,PTGES3,BAG2,HSPA9,PFDN1,TTC1,GNAI2,GNB4,NKTR,LMAN2L,MOGS,CC…	LMAN1,HSP90AA1,DNAJA1,HSP90AB1,SNRNP70,CDC37,GRPEL1,CHORDC1,NKTR,CANX,GNAI1,CCT5,NGLY1,RANBP2,DNAJB4,DNAJB14,HSP90B1,DNAJC7,DNAJC21,HSPA6,CALR,HSPA1A	ERP29,LMAN2L,PPIC
GO_POSITIVE_REGULATION_OF_RNA_SPLICING	GO:0033120	27	Up	1.3995250010544408e-4	0.035525563214145545	1	THRAP3,U2AF2,DAZAP1,RBM22,CIRBP,SNW1,SRSF5,RBM3,SNRNP70,SETX,ZPR1,PRPF19,NUP98,NCL,PRDX6,TRA2B,NCBP1,SF3B4,HNRNPLL,PIK3R1,RBMX,DYRK1A,TRA2A,ERN1,POLR2A,HSPA1A,RBMXL1	DAZAP1,SNRNP70,NUP98,NCL,TRA2B,RBMX,TRA2A,HSPA1A
GO_CHAPERONE_COFACTOR_DEPENDENT_PROTEIN_REFOLDING	GO:0051085	27	Up	1.466941772628795e-4	0.035525563214145545	6	CD74,HSPA5,ST13,BAG1,HSPA8,PTGES3,HSPA9,HSPE1,HSPH1,HSPA2,DNAJB1,TOR1B,TOR1A,DNAJB12,HSPA13,TOR2A,DNAJB4,DNAJB14,DNAJC7,DNAJC18,HSPA6,GAK,HSPA14,ERO1A,HSPA1B,HSPA1A,HSPA1L	DNAJB4,DNAJB14,DNAJC7,HSPA6,HSPA1A
GO_POSITIVE_REGULATION_OF_TRANSCRIPTION_FROM_RNA_POLYMERASE_II_PROMOTER_IN_RESPONSE_TO_STRESS	GO:0036003	22	Up	1.4878309370960712e-4	0.035525563214145545	2	MBTPS2,HSF2,HSPA5,GCN1,HIF1A,VEGFA,NFE2L2,ATF6,CHD6,KLF2,ATF4,SESN2,TP53,NOTCH1,ATF3,MAPK7,RBPJ,CEBPB,DDIT3,HSF1,MUC1,ATF6B	HIF1A,NFE2L2,KLF2,ATF3,RBPJ,DDIT3
GO_MUSCLE_CELL_PROLIFERATION	GO:0033002	103	Up	1.5675204806033928e-4	0.03563676044442281	8	CFLAR,JARID2,MNAT1,CYBA,CALCRL,GNAI3,FOXJ2,HDAC4,TGFBR3,PTGS2,FGFR1,EDN1,XRCC5,MEF2C,GSTP1,AKR1B1,MMP2,COMT,JAK2,MAPK1,HMOX1,NAMPT,TGFBR1,BMPR1A,RPS6KB1,PRKAR1A,PPARGC1A,CDKN1B,IFNG,PPARD,MAPK14,SOD2,HBEGF,HMGCR,GNAI2,FOXP1,STAT1,ID2,MEF2D,MFN2,TNFAIP3,MYB,NR4A3,NQO2,CDKN1A,EREG,ABCC4,DNMT1,PPARG,NAA35,MDM2,IL6,KLF4,PIM1,RIPK1,THBS1,TPM1,TP53,AKT1,SKP2,NOTCH1,TCF7L2,PAK1,PDCD4,IL18,SAV1,ADAMTS1,L…	JARID2,PTGS2,XRCC5,MAPK1,NAMPT,PPARD,NR4A3,CDKN1A,THBS1,TPM1,IL6R,CTNNB1,RBPJ,STAT3,PRKDC	COMT,SKP2
GO_NEGATIVE_REGULATION_OF_MRNA_PROCESSING	GO:0050686	28	Up	1.5887774853633513e-4	0.03563676044442281	1	PTBP1,SFSWAP,U2AF2,ZC3H14,RNF40,HNRNPL,C1QBP,SRSF9,SRSF7,SRSF4,HNRNPA2B1,SRSF6,RBM42,CCNT1,CDK9,BARD1,RBMX,SAP18,RNF20,DYRK1A,HNRNPK,NPM1,RBM10,SRSF10,SUPT5H,CTR9,NELFE,RNPS1	SRSF7,HNRNPA2B1,SRSF6,RBMX,HNRNPK,SRSF10
GO_VESICLE_CARGO_LOADING	GO:0035459	17	Up	1.71897211741945e-4	0.03700525051198718	4	PICALM,SAR1A,TMED2,SEC23A,SEC23B,SEC24A,TBC1D20,KIF13A,RAB1A,SEC31A,SEC24B,SEC24D,MIA3,SEC13,TMED10,SEC24C,INSIG1	SAR1A,TMED2,SEC23A,SEC24D,INSIG1
GO_ENSHEATHMENT_OF_NEURONS	GO:0007272	66	Up	1.7816762217657842e-4	0.03700525051198718	9	CD9,HGF,RNF10,TYMP,TNFRSF1B,HEXB,GALC,SIRT2,MPP5,DLG1,CST7,ACER3,MTMR2,ATRN,SLC8A3,DICER1,ABCD1,NDRG1,ERCC2,AKT2,MAG,PMP22,CTSC,ZPR1,PPARD,FIG4,QKI,PIKFYVE,EIF2B4,SLC25A12,GNPAT,EIF2B2,CLU,CXCR4,FAM126A,EGR2,RARA,WASF3,SBF2,NAB1,ITGAX,AFG3L2,SOD1,AKT1,DEGS1,EIF2B5,TNFRSF21,MARVELD1,SKI,B4GALT5,NCSTN,SERINC5,TSC1,ILK,NAB2,CTNNB1,CMTM8,PTEN,EIF2AK3,ZNF24,DAG1,NF1,MYO5A,PSAP,MBP,MTOR	TYMP,GALC,DLG1,ACER3,PPARD,EGR2,RARA,NAB1,ITGAX,DEGS1,B4GALT5,CTNNB1
GO_REGULATION_OF_PROTEIN_IMPORT	GO:1904589	40	Up	1.7997690062571445e-4	0.03700525051198718	4	TPR,IPO5,HYAL2,PTGS2,PSEN1,RBM22,MAVS,MAPK1,NUTF2,UBR5,PDCD5,TGFB1,SUFU,ZPR1,HSPA8,IFNG,MAPK14,TARDBP,TRIM28,RAN,CD36,MDFIC,NUP54,NUP58,PIK3R1,BAG3,ZC3H12A,PRKCD,NOLC1,SMAD3,PKIG,HDAC3,JUP,DMAP1,HCLS1,CHP1,APOD,NF1,FLNA,NUP62	TPR,PTGS2,MAPK1,TARDBP,TRIM28,NUP54,NUP58,ZC3H12A,FLNA
GO_NLS_BEARING_PROTEIN_IMPORT_INTO_NUCLEUS	GO:0006607	13	Up	2.0682195943044857e-4	0.04118311269558833	4	RGPD5,KPNA6,IPO5,KPNA3,KPNB1,KPNA1,CBLB,NUP54,RANBP2,NUP35,KPNA2,KPNA4,KPNA5	KPNA6,NUP54,RANBP2,KPNA2
GO_MRNA_TRANSCRIPTION	GO:0009299	20	Up	2.1863673265892607e-4	0.04118311269558833	1	SREBF1,HIF1A,DDX5,SUPT6H,HIPK3,PPARD,SRF,EREG,MED1,ZBTB1,ATF4,LMO2,TFCP2,TP53,ARNT,STAT3,DDIT3,HSF1,FLNA,C5AR1	HIF1A,DDX5,SUPT6H,PPARD,ZBTB1,STAT3,DDIT3,FLNA
GO_REGULATION_OF_ANTIGEN_PROCESSING_AND_PRESENTATION_OF_PEPTIDE_ANTIGEN	GO:0002583	2	Down	2.19715412797002e-4	0.04118311269558833	9	PYCARD,TAPBPL		PYCARD,TAPBPL
GO_REGULATION_OF_TRANSCRIPTION_FROM_RNA_POLYMERASE_II_PROMOTER_IN_RESPONSE_TO_OXIDATIVE_STRESS	GO:0043619	9	Up	2.2503608792280157e-4	0.04118311269558833	2	HMOX1,HIF1A,EPAS1,NFE2L2,CHD6,ATF4,SESN2,ARNT,SIN3A	HIF1A,EPAS1,NFE2L2
GO_ER_OVERLOAD_RESPONSE	GO:0006983	10	Up	2.3355774367146045e-4	0.04118311269558833	2	HSPA5,GSK3B,CCDC47,TP53,TMCO1,ATG10,BCL2L11,PPP1R15B,EIF2AK3,DDIT3	TMCO1,PPP1R15B,DDIT3
GO_POSITIVE_REGULATION_OF_MRNA_PROCESSING	GO:0050685	24	Up	2.3490200411702952e-4	0.04118311269558833	1	PAF1,THRAP3,DAZAP1,CIRBP,SNW1,RBM3,SNRNP70,CPEB3,PRPF19,NUP98,NCBP2,NCL,PRDX6,CDC73,TRA2B,NCBP1,SF3B4,RBMX,TRA2A,LEO1,NUDT21,DHX36,HSF1,RBMXL1	DAZAP1,SNRNP70,NUP98,NCL,TRA2B,RBMX,TRA2A,LEO1,DHX36
GO_STRIATED_MUSCLE_CELL_PROLIFERATION	GO:0014855	24	Up	2.434032499088905e-4	0.04118311269558833	8	CFLAR,JARID2,TGFBR3,FGFR1,MEF2C,JAK2,MAPK1,TGFBR1,BMPR1A,PRKAR1A,PPARD,MAPK14,PIM1,RIPK1,NOTCH1,SAV1,PAXBP1,TGFBR2,RBPJ,STAT3,PTEN,AKIRIN1,RXRA,ARID2	JARID2,MAPK1,PPARD,RBPJ,STAT3
GO_POSITIVE_REGULATION_OF_MRNA_CATABOLIC_PROCESS	GO:0061014	38	Up	2.628320009127721e-4	0.04118311269558833	1	UPF1,ROCK1,PABPC1,TNRC6C,KHSRP,TNRC6A,GTPBP1,TNRC6B,ZC3HAV1,CPEB3,AGO2,CNOT1,HNRNPR,METTL16,ZFP36,ROCK2,PUM1,PRR5L,RC3H1,PNPT1,HNRNPD,CNOT6L,FTO,TOB1,METTL14,ZFP36L2,MOV10,CNOT8,BTG2,ZC3H12A,METTL3,POLR2G,DHX36,ZFP36L1,YTHDF3,YTHDF2,CNOT7,GIGYF2	TNRC6B,ZC3HAV1,CNOT1,CNOT6L,BTG2,ZC3H12A,DHX36,ZFP36L1
GO_POSITIVE_REGULATION_OF_TRANSCRIPTION_FROM_RNA_POLYMERASE_II_PROMOTER_INVOLVED_IN_CELLULAR_RESPONSE_TO_CHEMICAL_STIMULUS	GO:1901522	17	Up	2.6455744642848284e-4	0.04118311269558833	2	XBP1,EP300,HIF1A,CREB3,VEGFA,SMAD5,NFE2L2,CHD6,RUNX2,ATF4,SESN2,CARF,TP53,SMAD4,NOTCH1,RBPJ,RELA	XBP1,EP300,HIF1A,NFE2L2,RBPJ
GO_CIRCADIAN_REGULATION_OF_GENE_EXPRESSION	GO:0032922	46	Up	2.64968413829806e-4	0.04118311269558833	7	MYCBP2,CRY1,PER3,RORA,KDM5A,HUWE1,SIRT1,PRMT5,RELB,NAMPT,AHR,RAI1,PPARGC1A,ID2,HDAC1,KMT2A,EGR1,CRY2,NR1D1,ATF4,PER2,MYBBP1A,ARNTL,BHLHE40,CLOCK,NCOA2,PML,ZFHX3,CSNK1D,OGT,HNRNPU,HDAC3,PPP1CA,KDM2A,RBM4B,PER1,MAGED1,NRIP1,MTA1,PPP1CC,PPARA,HDAC2,GFPT1,TOP1,PPP1CB,CSNK1E	CRY1,NAMPT,AHR,CLOCK,ZFHX3,OGT,HNRNPU,GFPT1,PPP1CB	MYBBP1A
GO_RESPONSE_TO_HEAT	GO:0009408	131	Up	2.659557922259329e-4	0.04118311269558833	2	GCLC,FKBP4,CREBBP,HSF2,NUP160,HSPA5,TPR,CAMK2B,NDC1,ATXN3,NUP133,DNAJA2,EIF2B3,PRKACA,PTGS2,NUP37,MAP2K7,HSP90AA1,GSK3B,SEH1L,DNAJA1,NUP50,AAAS,NUP188,HSP90AB1,SIRT1,MAPK1,HMOX1,EP300,RAE1,RBBP7,MAPK3,NUP93,STUB1,DNAJA3,DNAJC2,DNAJB6,RPA3,BAG1,RPS6KB1,NUP88,YWHAE,CRYAB,HSPA8,CHORDC1,NUP98,PTGES3,EIF2B1,NUP107,ST8SIA1,BAG2,HSPA9,NUP155,EIF2B4,HTRA2,PDCL3,SUMO1,RPA2,EIF2B2,NUP43,HSPH1,CDKN1A,NUP153…	TPR,PTGS2,HSP90AA1,DNAJA1,HSP90AB1,MAPK1,EP300,NUP88,CHORDC1,NUP98,CDKN1A,NUP214,THBS1,NUP54,NUP58,RANBP2,DNAJB4,DNAJC7,HSPA6,DHX36,HSPA1A	NDC1,AAAS,NOS3,MLST8
GO_REGULATION_OF_HISTONE_MODIFICATION	GO:0031056	110	Up	2.6706152518079433e-4	0.04118311269558833	7	KDM1A,KMT2E,PAF1,JARID2,AKAP8L,BRCA1,ATG5,SPHK2,SPI1,SREBF1,KDM5A,EED,SART3,RIF1,WDR70,ZMPSTE24,ATRX,SIRT1,SMARCB1,SNW1,RPS6KA5,FMR1,MAPK3,CTCF,RNF40,UBR5,PIH1D1,AKAP8,PRKD2,ZNHIT1,KDM4C,MAPK8,KAT2A,SUPT6H,PPARGC1A,ZNF451,PHF1,VEGFA,BCL6,KDM3A,KMT2A,MYB,UBE2B,SET,PHF19,IL1B,LIF,DNMT1,ZNF304,WBP2,KAT7,CDK9,ARRB1,RTF1,PRDM5,WDR61,GLYR1,TP53,SMAD4,BRD4,MTF2,SNCA,OGT,ATM,TRIP12,FLCN,RNF20,PAXIP1,SKI,…	KMT2E,JARID2,AKAP8L,ATG5,WDR70,ZMPSTE24,RPS6KA5,AKAP8,SUPT6H,SET,OGT,TRIP12,NIPBL,OTUB1,CTNNB1,SETD5,MECP2,UBE2N,NOC2L,MLLT6	PAXIP1
GO_IMPORT_INTO_NUCLEUS	GO:0051170	120	Up	2.961335667370704e-4	0.043246052528904295	4	RGPD5,KPNA6,GEMIN8,TPR,TNPO3,DDX20,IPO5,HYAL2,NUP133,PTGS2,PSEN1,GEMIN5,TNPO1,IPO11,RBM22,MAVS,GEMIN2,NUP50,NUP188,RAB18,SNRPD3,MAPK1,NFKBIA,NXT2,KPNA3,NUTF2,NUP93,TSC2,UBR5,TGFB1,TNPO2,SUFU,KPNB1,NUP88,HTATIP2,ZPR1,NUP98,IFNG,NUP107,MAPK14,TMCO6,NUP155,KPNA1,CBLB,FAM53C,TARDBP,CSE1L,CDKN1A,NUP153,NUP85,MED1,RPL23,SNRPD2,SNRPB,NUP214,RPAIN,TRIM28,RAN,NXT1,IPO8,ARNTL,CD36,MDFIC,HNRNPA1,APPL2,RANBP…	KPNA6,TPR,PTGS2,MAPK1,NUP88,NUP98,TARDBP,CDKN1A,NUP214,TRIM28,NXT1,NUP54,NUP58,RANBP2,ZC3H12A,STAT3,KPNA2,PTTG1IP,FLNA	TSC2,GEMIN6
GO_POSITIVE_REGULATION_OF_RESPONSE_TO_ENDOPLASMIC_RETICULUM_STRESS	GO:1905898	33	Up	3.0375325889673546e-4	0.043246052528904295	2	BAK1,HERPUD1,USP13,ATXN3,PPP1R15A,BAX,EDEM2,SIRT1,XBP1,SGTA,CAV1,AGR2,TMEM33,NFE2L2,ATF6,SPOP,SERINC3,EDEM1,UBQLN1,RNF185,PMAIP1,PIK3R1,BCL2L11,NCK1,DDIT3,PTPN2,ERN1,TMEM259,BCAP31,UBQLN2,RNFT1,PTPN1,BAG6	XBP1,NFE2L2,UBQLN1,DDIT3,PTPN2,TMEM259	RNF185
GO_DIADENOSINE_POLYPHOSPHATE_METABOLIC_PROCESS	GO:0015959	3	Up	3.0453587501412196e-4	0.043246052528904295	10	MAPK1,NUDT4,NUDT3	MAPK1,NUDT4
GO_PROTEIN_FOLDING_IN_ENDOPLASMIC_RETICULUM	GO:0034975	9	Up	3.089868023121979e-4	0.043246052528904295	6	HSPA5,DNAJC10,ERO1B,DNAJC3,CANX,HSP90B1,PDIA3,CALR,ERO1A	CANX,HSP90B1,CALR
GO_REGULATION_OF_GLUTAMATE_RECEPTOR_SIGNALING_PATHWAY	GO:1900449	15	Up	3.096515514768884e-4	0.043246052528904295	2	FYN,CAPN1,DLG1,MEF2C,CCL2,PPARGC1A,IFNG,KLHL24,PTK2B,MINK1,APP,PINK1,ADRB2,PRNP,DAPK1	DLG1,PTK2B,ADRB2,PRNP
GO_NEGATIVE_REGULATION_OF_RESPONSE_TO_ENDOPLASMIC_RETICULUM_STRESS	GO:1903573	35	Up	3.1671461078403707e-4	0.043413362018952635	2	HSPA5,HERPUD1,ERLEC1,DERL2,PPP1R15A,XBP1,USP14,DNAJC3,BFAR,SGTA,CREB3,PARK7,TXNDC12,CLU,DNAJB9,UBAC2,OS9,TMBIM6,HYOU1,USP25,NCK1,PPP1R15B,UBXN1,SYVN1,BCL2L1,GRINA,YOD1,UBE2G2,LRRK2,PTPN1,SVIP,UBE2J1,OPA1,HSPA1A,ATF6B	DERL2,XBP1,USP14,PPP1R15B,SVIP,HSPA1A
GO_NEGATIVE_REGULATION_OF_SYNAPTIC_PLASTICITY	GO:0031914	3	Down	3.2355530011158993e-4	0.043544660571381615	3	CDK5,RGS14,RIN1		CDK5,RGS14
GO_POSITIVE_REGULATION_OF_PROTEIN_IMPORT	GO:1904591	28	Up	3.408148888412858e-4	0.04504842512862852	4	TPR,IPO5,HYAL2,PTGS2,PSEN1,RBM22,MAVS,MAPK1,NUTF2,UBR5,PDCD5,TGFB1,ZPR1,IFNG,MAPK14,TARDBP,TRIM28,RAN,PIK3R1,BAG3,ZC3H12A,PRKCD,SMAD3,HDAC3,JUP,DMAP1,HCLS1,FLNA	TPR,PTGS2,MAPK1,TARDBP,TRIM28,ZC3H12A,FLNA
GO_P38MAPK_CASCADE	GO:0038066	32	Up	3.6434868899061756e-4	0.04652766376984382	2	HGF,MAP2K3,DLG1,CYLD,MAP3K4,EZR,GADD45B,MAPK14,VEGFA,GADD45A,DUSP1,IL1B,PRMT1,ZFP36,GADD45G,PTPN22,MINK1,DUSP10,MFHAS1,NCF1,EMC10,MAPKAPK2,ZC3H12A,ULK4,LGALS9,SPHK1,PER1,ZFP36L1,MAP3K5,MAP3K3,PJA2,AGER	DLG1,EZR,GADD45A,GADD45G,MFHAS1,NCF1,ZC3H12A,ZFP36L1,PJA2	AGER
GO_PROTEIN_IMPORT	GO:0017038	142	Up	3.645777490747016e-4	0.04652766376984382	4	LAMP2,RGPD5,KPNA6,PEX3,TPR,TNPO3,IPO5,HYAL2,NUP133,PTGS2,TIMM21,PSEN1,HSP90AA1,TNPO1,IPO11,RBM22,MAVS,NUP50,NUP188,MAPK1,TOMM22,SAMM50,NFKBIA,NXT2,KPNA3,NUTF2,NUP93,LONP2,TSC2,UBR5,TIMM44,PDCD5,TIMM50,TGFB1,TNPO2,SUFU,KPNB1,NUP88,GRPEL1,ZPR1,HSPA8,NUP98,IFNG,NUP107,MAPK14,PEX7,TMCO6,NUP155,KPNA1,CBLB,DNAJC15,FAM53C,CLU,TARDBP,PEX16,CSE1L,PEX6,CDKN1A,NUP153,NUP85,MED1,RPL23,ROMO1,TIMM17B,NUP214,PE…	KPNA6,TPR,PTGS2,HSP90AA1,MAPK1,NUP88,GRPEL1,NUP98,TARDBP,CDKN1A,NUP214,TRIM28,NXT1,NUP54,NUP58,RANBP2,ZC3H12A,RAB8B,STAT3,HSPA4,KPNA2,PTTG1IP,FLNA,PEX26	TSC2,PEX16,PEX6,APOE
GO_NEGATIVE_REGULATION_OF_HEMATOPOIETIC_PROGENITOR_CELL_DIFFERENTIATION	GO:1901533	6	Up	3.736868162670697e-4	0.046881861254387286	9	HSPA9,HES1,NFE2L2,DPF2,NOTCH1,N4BP2L2	NFE2L2
GO_CILIUM_MOVEMENT_INVOLVED_IN_CELL_MOTILITY	GO:0060294	9	Down	3.924709295312692e-4	0.04841783033984091	5	CFAP20,TTLL1,BBS2,MKKS,BBS4,GAS8,RSPH9,CATSPER1,CFAP54		GAS8,RSPH9,CFAP54
