## Extended Data Table 7 for "An integrated cell atlas of the human lung in health and disease": Mast_cells-anatomical_region_ccf_score-GO_BP-Total.tsv

GeneSet	GOID	NGenes	Direction	PValue	FDR	Cluster	Genes	DEUp	DEDown
GO_RESPONSE_TO_CORTICOTROPIN_RELEASING_HORMONE	GO:0043435	3	Down	1.7388775848275205e-6	0.012871171882893306	1	NR4A3,NR4A1,NR4A2		NR4A3,NR4A1,NR4A2
GO_POSITIVE_REGULATION_OF_TRANSCRIPTION_FROM_RNA_POLYMERASE_II_PROMOTER_IN_RESPONSE_TO_HYPOXIA	GO:0061419	6	Down	9.140273162963334e-6	0.0338281509761273	1	HIF1A,VEGFA,NFE2L2,TP53,NOTCH1,RBPJ		VEGFA,NFE2L2
GO_REGULATION_OF_HISTONE_METHYLATION	GO:0031060	49	Down	1.985725278577214e-5	0.04223044368682559	2	KDM1A,KMT2E,PAF1,JARID2,BRCA1,EED,RIF1,ATRX,SIRT1,SMARCB1,SNW1,CTCF,PIH1D1,KDM4C,SUPT6H,PHF1,KDM3A,KMT2A,MYB,PHF19,DNMT1,ZNF304,RTF1,PRDM5,WDR61,SMAD4,BRD4,MTF2,OGT,RNF20,PAXIP1,PAXBP1,CHTOP,LMNA,GFI1,IWS1,PYGO2,NSD1,CTNNB1,MECP2,ZNF274,MTHFR,BCOR,ZNF335,CTR9,PRMT6,NELFE,KMT2B,MLLT6		KMT2E,JARID2,CTCF,LMNA,MLLT6
GO_SISTER_CHROMATID_COHESION	GO:0007062	36	Down	2.282109899315082e-5	0.04223044368682559	2	DDX11,WAPL,SMC1A,KIF22,PDS5B,ATRX,REC8,STAG2,NAA10,CTCF,PPP2R1A,SMC3,RAD51C,FBXW7,SFPQ,STAG1,SLF2,NAA50,PDS5A,MAU2,SLF1,RB1,ESCO1,POGZ,BOD1,HDAC8,NSMCE2,NIPBL,RAD21,CTNNB1,FEN1,CHTF8,TNKS,MCMBP,SMC5,PHB2		PDS5B,CTCF,SMC5
