## Extended Data Table 7 for "An integrated cell atlas of the human lung in health and disease": Mast_cells-smoking_status_num-GO_BP-Total.tsv

GeneSet	GOID	NGenes	Direction	PValue	FDR	Cluster	Genes	DEUp	DEDown
GO_COTRANSLATIONAL_PROTEIN_TARGETING_TO_MEMBRANE	GO:0006613	97	Down	2.218913556941164e-10	1.6424398148478496e-6	1	SEC62,RPS20,SEC63,SEC61A1,RPL18,TRAM2,TRAM1,RPL31,RPS5,RPL6,RPLP0,RPL3,SRP54,RPS16,RPS19,RPL18A,SEC61B,RPL28,RPL19,RPL34,RPS13,RPS12,RPL24,SSR3,RPS15,RPL22,RPS25,RPL21,RPL5,RPS10,SSR1,RPL23,RPS4Y1,RPL36,RPL27,RPS15A,RPL35,RPS6,RPLP1,RPS24,SRP14,RPS2,RPS11,RPL13A,RPL11,RPS8,SRP9,RPS27A,RPL32,RPS3A,RPL37,RPL10,RPL7,RPL7A,RPS3,SRP19,RPL30,ZFAND2B,RPL8,RPL26,RPL29,SSR2,RPL9,RPS14,RPL27A,RPL13,SRP68,R…		RPL18,RPL6,RPL19,RPS13,RPL22,RPL21,RPL5,RPL11,SRP9,RPS27A,RPS3A,RPL10,RPL7,SRP19,RPL8,RPS7,RPL14,RPS4X
GO_ESTABLISHMENT_OF_PROTEIN_LOCALIZATION_TO_ENDOPLASMIC_RETICULUM	GO:0072599	108	Down	3.4881319464618415e-9	1.2909576333855275e-5	1	SEC62,RPS20,SEC63,HSPA5,SEC61A1,RPL18,TRAM2,TRAM1,RPL31,RPS5,RAB10,RPL6,RPLP0,RPL3,PMM1,SRP54,CHMP4B,SGTA,RPS16,RPS19,RPL18A,SEC61B,RPL28,RPL19,RPL34,RPS13,RPS12,RPL24,SSR3,SPCS1,RPS15,RAB3GAP1,RPL22,RPS25,SPCS2,RAB3GAP2,RPL21,RPL5,RPS10,RPL23,SPCS3,RPS4Y1,RPL36,RPL27,SEC61G,RPS15A,RPL35,RPS6,RPLP1,RPS24,SRP14,PMM2,RPS2,RPS11,RPL13A,RPL11,RPS8,SRP9,RPS27A,RPL32,RPS3A,RPL37,RPL10,RPL7,RPL7A,RPS3,S…		RPL18,RPL6,RPL19,RPS13,RPL22,RPL21,RPL5,RPL11,SRP9,RPS27A,RPS3A,RPL10,RPL7,SRP19,RPL8,RPS7,RPL14,RPS4X
GO_PROTEIN_LOCALIZATION_TO_ENDOPLASMIC_RETICULUM	GO:0070972	127	Down	5.017210456271796e-7	0.0012379130599107946	1	SEC62,RPS20,SEC63,HSPA5,SEC61A1,RPL18,TRAM2,TRAM1,RPL31,BCAP29,RPS5,RAB10,PPP1R15A,RPL6,RPLP0,RPL3,PMM1,SRP54,CHMP4B,VAPA,SGTA,RPS16,RPS19,KDELR1,RPL18A,SEC61B,GBF1,RPL28,RPL19,RPL34,RPS13,RPS12,RPL24,SSR3,SPCS1,RPS15,RTN4,RAB3GAP1,RPL22,RPS25,SPCS2,ANKRD13C,RAB3GAP2,RPL21,RPL5,RPS10,RPL23,SPCS3,RPS4Y1,RPL36,RPL27,SEC61G,RPS15A,UBAC2,OS9,KDELR2,RPL35,RPS6,RPLP1,RPS24,SRP14,PMM2,RPS2,RPS11,RPL13A,…	GBF1,UBAC2	RPL18,RPL6,RPL19,RPS13,RPL22,RPL21,RPL5,RPL11,SRP9,RPS27A,RPS3A,RPL10,RPL7,SRP19,RPL8,RPS7,RPL14,RPS4X
GO_TRANSLATIONAL_INITIATION	GO:0006413	175	Down	2.259603435983114e-6	0.004181396158286753	2	DHX33,RPS20,TPR,EIF2AK2,EIF4B,RPL18,DHX29,PABPC1,EIF2B3,RPL31,EIF4G3,DDX1,RPS5,EIF3I,MTIF2,EIF2AK1,PPP1R15A,RPL6,RPLP0,EIF3L,RPL3,EIF3D,ALKBH1,EIF5,FMR1,DNAJC3,MTFMT,EIF3J,EIF3E,RPS16,RPS19,RPL18A,HSPB1,EIF3B,EIF4H,EIF3A,RPL28,RPL19,RPS6KB1,RPL34,EIF4G2,RPS13,EIF2B1,RPS12,RPL24,NCBP2,EIF1B,EIF4G1,EIF2B4,RPS15,RPL22,RPS25,GLE1,EIF2B2,PAIP2,COPS5,KHDRBS1,RPL21,MTIF3,RPL5,AGO2,RPS10,MIF4GD,RPL23,EIF…	EIF4G1,EIF2AK3	RPL18,PABPC1,RPL6,RPL19,RPS13,EIF2B4,RPL22,COPS5,RPL21,RPL5,MIF4GD,RPL11,RPS27A,EIF2A,RPS3A,RPL10,RPL7,RPL8,METTL3,RPS7,PPP1CA,NPM1,RPL14,RPS4X,EIF6
GO_NUCLEAR_TRANSCRIBED_MRNA_CATABOLIC_PROCESS_NONSENSE_MEDIATED_DECAY	GO:0000184	117	Down	4.359433207949253e-6	0.006453704921048074	2	UPF1,RPS20,RPL18,SMG6,PABPC1,RPL31,RPS5,RPL6,RPLP0,RPL3,GSPT1,EIF3E,RPS16,RPS19,PPP2R1A,RPL18A,SMG9,RPL28,RPL19,CASC3,RPL34,RPS13,MAGOHB,RPS12,PPP2CA,RPL24,NCBP2,EIF4G1,RPS15,RPL22,SMG7,RPS25,ETF1,RPL21,RPL5,RPS10,UPF3B,RPL23,RPS4Y1,RPL36,HELZ2,RPL27,RPS15A,DHX34,NCBP1,RPL35,RPS6,RPLP1,RPS24,PARN,RPS2,EIF4A3,RPS11,RPL13A,RPL11,RPS8,RPS27A,RPL32,RPS3A,RPL37,RPL10,RPL7,RPL7A,RPS3,DCP1B,UPF2,NBAS,RP…	EIF4G1,SMG7	RPL18,PABPC1,RPL6,RPL19,RPS13,RPL22,RPL21,RPL5,RPL11,RPS27A,RPS3A,RPL10,RPL7,RPL8,RPS7,RPL14,RPS4X
GO_RIBOSOMAL_LARGE_SUBUNIT_BIOGENESIS	GO:0042273	63	Down	1.2716165025799561e-5	0.015687508920161394	3	LAS1L,RPL26L1,NOP16,MRTO4,NLE1,DDX18,RPL6,RPLP0,PES1,SNU13,RPL3,GTPBP4,FTSJ3,NOP2,PAK1IP1,MDN1,BRIX1,RPL24,ZNHIT6,EBNA1BP2,FASTKD2,GTF3A,RPL5,PPAN,DHX30,NIP7,WDR74,RPL35,RSL24D1,WDR12,URB1,RPL11,NVL,NHP2,RPL7L1,RPL10,RPL7,SURF6,RPL7A,HEATR3,MALSU1,RPL26,NOL9,MRPL1,RSL1D1,RPL38,ZNF622,MRPL11,RRS1,NPM1,DDX28,RPL35A,RPL14,NOC2L,RPF2,RPL12,RPL23A,SDAD1,RPL10A,EIF6,MRPL20,BOP1,ZNHIT3	WDR12	RPL6,RPL5,RSL24D1,RPL11,NHP2,RPL10,RPL7,RSL1D1,ZNF622,NPM1,RPL14,EIF6,ZNHIT3
GO_PROTEIN_TARGETING_TO_MEMBRANE	GO:0006612	160	Down	3.033826146226008e-5	0.032080544477664154	1	SEC62,RPS20,FYN,ZDHHC6,SEC63,PEX3,HSPA5,SEC61A1,RPL18,TRAM2,TRAM1,RPL31,RPS5,RPL6,RPLP0,RPL3,MIEF1,SRP54,CHMP4B,ZDHHC2,SGTA,RPS16,AKT2,RPS19,RPL18A,SEC61B,RPL28,RPL19,RPL34,RPS13,C2CD5,RPS12,RPL24,SSR3,RPS15,ICMT,RPL22,RPS25,ITGB1BP1,PEX16,RPL21,RPL5,VAMP7,RPS10,SSR1,RPL23,RAB3IP,RPS4Y1,RPL36,RPL27,EXOC4,INPP5K,RPS15A,ZDHHC4,RTP4,RPL35,RPS6,SDCBP,RPLP1,RPS24,PEX5,VPS37B,SRP14,RPS2,RPS11,RPL13A,RP…	RABGEF1,CHM	RPL18,RPL6,ZDHHC2,RPL19,RPS13,RPL22,RPL21,RPL5,RPL11,SRP9,RPS27A,ATG3,RPS3A,RPL10,RPL7,SRP19,RPL8,PEX19,RPS7,RPL14,RPS4X
