## Extended Data Table 7 for "An integrated cell atlas of the human lung in health and disease": Monocyte-derived_M╧å-age-GO_BP-Total.tsv

GeneSet	GOID	NGenes	Direction	PValue	FDR	Cluster	Genes	DEUp	DEDown
GO_COTRANSLATIONAL_PROTEIN_TARGETING_TO_MEMBRANE	GO:0006613	98	Down	2.5353194491021774e-34	1.9022501826613637e-30	1	SEC62,RPS20,SEC63,SEC61A1,RPL18,TRAM2,SEC61A2,TRAM1,RPL31,RPS5,RPL6,RPLP0,RPL3,SRP54,RPS16,RPS19,RPL18A,SEC61B,RPL28,RPL19,RPL34,RPS13,RPS12,RPL24,SSR3,RPS15,RPL22,RPS25,RPL21,RPL5,RPS10,SSR1,RPL23,RPS4Y1,RPL36,RPL27,RPS15A,RPL35,RPS6,RPLP1,RPS24,SRP14,RPS2,RPS11,RPL13A,RPL11,RPS8,SRP9,RPS27A,RPL32,RPS3A,RPL37,RPL10,RPL7,RPL7A,RPS3,SRP19,RPL30,ZFAND2B,RPL8,RPL26,RPL29,SSR2,RPL9,RPS14,RPL27A,RPL13…		RPS20,RPL18,TRAM1,RPS5,RPS16,RPS19,RPL18A,RPL28,RPL19,RPL34,RPS13,RPS12,RPL24,SSR3,RPS15,RPL22,RPS25,RPL5,RPL23,RPS15A,RPS6,RPLP1,RPS2,RPS11,RPL13A,RPL11,RPS8,RPS27A,RPL32,RPS3A,RPL37,RPL10,RPL7A,RPS3,RPL30,RPL29,RPL9,RPS14,RPL27A,RPL13,RPSA,RPS9,RPL38,RPL15,RPLP2,RPS27,RPS17,RPS23,RPL14,RPL37A,RPL12,RPS4X,RPL39,RPS18,RPS28
GO_ESTABLISHMENT_OF_PROTEIN_LOCALIZATION_TO_ENDOPLASMIC_RETICULUM	GO:0072599	109	Down	1.865826269586525e-29	6.999647250353848e-26	1	SEC62,RPS20,SEC63,HSPA5,SEC61A1,RPL18,TRAM2,SEC61A2,TRAM1,RPL31,RPS5,RAB10,RPL6,RPLP0,RPL3,PMM1,SRP54,CHMP4B,SGTA,RPS16,RPS19,RPL18A,SEC61B,RPL28,RPL19,RPL34,RPS13,RPS12,RPL24,SSR3,SPCS1,RPS15,RAB3GAP1,RPL22,RPS25,SPCS2,RAB3GAP2,RPL21,RPL5,RPS10,RPL23,SPCS3,RPS4Y1,RPL36,RPL27,SEC61G,RPS15A,RPL35,RPS6,RPLP1,RPS24,SRP14,PMM2,RPS2,RPS11,RPL13A,RPL11,RPS8,SRP9,RPS27A,RPL32,RPS3A,RPL37,RPL10,RPL7,RPL7…		RPS20,RPL18,TRAM1,RPS5,RPS16,RPS19,RPL18A,RPL28,RPL19,RPL34,RPS13,RPS12,RPL24,SSR3,RPS15,RPL22,RPS25,RPL5,RPL23,RPS15A,RPS6,RPLP1,RPS2,RPS11,RPL13A,RPL11,RPS8,RPS27A,RPL32,RPS3A,RPL37,RPL10,RPL7A,RPS3,RPL30,RPL29,RPL9,RPS14,RPL27A,RPL13,RPSA,RPS9,RPL38,RPL15,RPLP2,RPS27,RPS17,RPS23,RPL14,RPL37A,RPL12,RPS4X,RPL39,RPS18,RPS28
GO_PROTEIN_LOCALIZATION_TO_ENDOPLASMIC_RETICULUM	GO:0070972	130	Down	1.8686650329779842e-23	4.6735312474779383e-20	1	SEC62,RPS20,SEC63,HSPA5,SEC61A1,RPL18,TRAM2,SEC61A2,TRAM1,RPL31,BCAP29,RPS5,RAB10,PPP1R15A,RPL6,RPLP0,KDELR3,RPL3,PMM1,SRP54,CHMP4B,VAPA,SGTA,RPS16,RPS19,KDELR1,RPL18A,SEC61B,GBF1,RPL28,RPL19,RPL34,RPS13,RPS12,RPL24,SSR3,SPCS1,RPS15,RTN4,RAB3GAP1,RPL22,RPS25,SPCS2,ANKRD13C,RAB3GAP2,SEC16B,RPL21,RPL5,RPS10,RPL23,SPCS3,RPS4Y1,RPL36,RPL27,SEC61G,RPS15A,UBAC2,OS9,KDELR2,RPL35,RPS6,RPLP1,RPS24,SRP14,P…	PPP1R15A,KDELR3,OS9,INSIG1	RPS20,RPL18,TRAM1,RPS5,VAPA,RPS16,RPS19,RPL18A,RPL28,RPL19,RPL34,RPS13,RPS12,RPL24,SSR3,RPS15,RPL22,RPS25,RPL5,RPL23,RPS15A,RPS6,RPLP1,RPS2,RPS11,RPL13A,RPL11,RPS8,RPS27A,RPL32,RPS3A,RPL37,RPL10,RPL7A,RPS3,RPL30,RPL29,RPL9,RPS14,RPL27A,RPL13,RPSA,RPS9,RPL38,RPL15,RPLP2,RPS27,RPS17,RPS23,RPL14,RPL37A,RPL12,RPS4X,RPL39,RPS18,RPS28
GO_NUCLEAR_TRANSCRIBED_MRNA_CATABOLIC_PROCESS_NONSENSE_MEDIATED_DECAY	GO:0000184	120	Down	4.257769650211679e-22	7.986511421384557e-19	2	UPF1,RPS20,RPL18,SMG6,PABPC1,RPL31,RPS5,RPL6,RPLP0,RPL3,GSPT1,EIF3E,RPS16,RPS19,PPP2R1A,RPL18A,SMG9,RPL28,RPL19,CASC3,RPL34,RPS13,MAGOHB,RPS12,PPP2CA,RPL24,NCBP2,EIF4G1,RPS15,RPL22,SMG7,RPS25,ETF1,RPL21,RPL5,RPS10,UPF3B,RPL23,RPS4Y1,RPL36,HELZ2,RPL27,CTIF,RPS15A,DHX34,NCBP1,RPL35,RPS6,RPLP1,RPS24,PARN,RPS2,EIF4A3,RPS11,RPL13A,RPL11,RPS8,RPS27A,RPL32,RPS3A,RPL37,PNLDC1,RPL10,RPL7,RPL7A,RPS3,DCP1B,…	SMG6	RPS20,RPL18,RPS5,EIF3E,RPS16,RPS19,RPL18A,RPL28,RPL19,RPL34,RPS13,RPS12,RPL24,RPS15,RPL22,RPS25,RPL5,RPL23,RPS15A,RPS6,RPLP1,RPS2,RPS11,RPL13A,RPL11,RPS8,RPS27A,RPL32,RPS3A,RPL37,RPL10,RPL7A,RPS3,RPL30,RPL29,RPL9,RPS14,RPL27A,RPL13,RPSA,UPF3A,RPS9,RPL38,RPL15,RPLP2,RPS27,RPS17,RPS23,RPL14,RPL37A,RPL12,RPS4X,RPL39,RPS18,RPS28
GO_TRANSLATIONAL_INITIATION	GO:0006413	183	Down	8.188004025880781e-20	1.22869188412367e-16	3	DHX33,RPS20,TPR,EIF2AK2,EIF4B,RPL18,DHX29,PABPC1,EIF2B3,NCK2,RPL31,EIF4G3,DDX1,RPS5,EIF3I,MTIF2,EIF2AK1,PPP1R15A,RPL6,RPLP0,EIF3L,RPL3,EIF3D,ALKBH1,EIF5,FMR1,DNAJC3,MTFMT,EIF3J,EIF3E,RPS16,RPS19,RPL18A,HSPB1,EIF3B,EIF4H,EIF3A,RPL28,RPL19,RPS6KB1,RPL34,EIF4G2,RPS13,EIF2B1,RPS12,RPL24,NCBP2,EIF1B,EIF4G1,EIF2B4,RPS15,RPL22,RPS25,GLE1,EIF2B2,PAIP2,COPS5,KHDRBS1,RPL21,MTIF3,RPL5,AGO2,PAIP2B,RPS10,MIF4…	PPP1R15A,KLHL25	RPS20,RPL18,DHX29,RPS5,MTIF2,EIF3L,EIF3E,RPS16,RPS19,RPL18A,RPL28,RPL19,RPL34,RPS13,RPS12,RPL24,RPS15,RPL22,RPS25,RPL5,RPL23,EIF2S2,EIF3G,RPS15A,RPS6,RPLP1,RPS2,RPS11,RPL13A,RPL11,RPS8,RPS27A,RPL32,EIF2A,RPS3A,RPL37,RPL10,EIF3H,RPL7A,EIF3M,RPS3,YTHDF1,RPL30,RPL29,RPL9,RPS14,RPL27A,RPL13,RPSA,RPS9,RPL38,RPL15,RPLP2,RPS27,EIF3K,NPM1,RPS17,RPS23,RPL14,RPL37A,RPL12,RPS4X,RPL39,RPS18,RPS28
GO_PROTEIN_TARGETING_TO_MEMBRANE	GO:0006612	172	Down	7.266093374142017e-19	9.086249764364592e-16	1	SEC62,RPS20,FYN,ZDHHC6,SEC63,PEX3,HSPA5,SEC61A1,RPL18,TRAM2,SEC61A2,TRAM1,RPL31,RPS5,RPL6,RPLP0,MICALL1,RPL3,MIEF1,SRP54,CHMP4B,CEMIP,ZDHHC2,SGTA,RPS16,AKT2,RPS19,RPL18A,SEC61B,RPL28,RPL19,RPL34,RPS13,C2CD5,RPS12,ARL6,RPL24,SSR3,RPS15,ICMT,RPL22,RPS25,ITGB1BP1,PEX16,RPL21,RPL5,VAMP7,RPS10,SSR1,RPL23,RAB3IP,RPS4Y1,RPL36,RPL27,EXOC4,INPP5K,RPS15A,ZDHHC4,RTP4,RPL35,RPS6,SDCBP,RPLP1,RPS24,PEX5,VPS37B…	CACNB3	RPS20,RPL18,TRAM1,RPS5,RPS16,RPS19,RPL18A,RPL28,RPL19,RPL34,RPS13,RPS12,RPL24,SSR3,RPS15,RPL22,RPS25,RPL5,RPL23,RPS15A,ZDHHC4,RPS6,SDCBP,RPLP1,RPS2,RPS11,RPL13A,RPL11,RPS8,RPS27A,RPL32,RPS3A,RPL37,RPL10,STOM,RPL7A,RPS3,RPL30,RPL29,RPL9,ZDHHC19,RPS14,RPL27A,RPL13,RPSA,RPS9,RPL38,ZDHHC24,RPL15,RPLP2,RPS27,RPS17,RPS23,RPL14,RPL37A,RPL12,RPS4X,RPL39,RPS18,RPS28
GO_ATP_SYNTHESIS_COUPLED_ELECTRON_TRANSPORT	GO:0042773	80	Down	2.9687175695350435e-17	3.182041132031633e-14	4	NDUFAB1,COX10,UQCRC1,COX15,BID,NDUFS1,NDUFB4,SDHA,COQ9,NDUFB2,DLD,NDUFB7,TAZ,NDUFC1,NDUFS8,COX6A1,NDUFS7,COX7A2L,PARK7,NDUFB3,NDUFA8,DNAJC15,NDUFA1,COX6B1,COX7C,UQCR11,NDUFA5,NDUFA10,COX4I1,COX7B,NDUFA2,CCNB1,COX5B,ISCU,NDUFB5,NDUFAF1,NDUFA9,UQCRC2,NDUFB10,SDHC,SNCA,NDUFS6,NDUFB11,NDUFB9,NDUFC2,UQCRB,PINK1,NDUFS2,NDUFV3,NDUFS4,UQCRQ,COX6C,NDUFB6,NDUFB8,NDUFV1,SDHAF2,COA6,NDUFS5,UQCRFS1,MECP2,CDK1…	MECP2	NDUFB4,NDUFB7,NDUFS8,NDUFS7,COX7A2L,COX6B1,COX7C,NDUFA10,COX4I1,COX7B,ISCU,NDUFB5,UQCRC2,NDUFB10,NDUFB9,UQCRB,NDUFS4,UQCRH,COX5A
GO_VIRAL_GENE_EXPRESSION	GO:0019080	187	Down	3.6200729239058276e-16	3.395175893508178e-13	5	POLR2J,RPS20,PTBP1,NUP160,POLR2B,TPR,RSF1,NDC1,CTDP1,RPL18,TAF11,NUP133,NUCKS1,RPL31,NUP37,CCNT2,RPS5,REST,SEH1L,RPL6,RPLP0,TFAP4,NUP50,AAAS,NUP188,POLR2E,SMARCB1,EIF3L,POLR2F,RPL3,EIF3D,EP300,SNW1,RAE1,NELFCD,NUP93,POLR2C,MON1B,RPS16,POLR2I,RPS19,RPL18A,USF2,HPN,EIF3B,TRIM14,EIF3A,RPL28,RPL19,NUP88,RPL34,RPS13,NUP98,NUP107,RPS12,NUP155,RPL24,SPCS1,RPS15,RPL22,HDAC1,TRIM62,RPS25,TRIM32,NUP43,TARD…	TRIM62,TRIM11,PSMC3	RPS20,RPL18,RPS5,EIF3L,RPS16,RPS19,RPL18A,USF2,RPL28,RPL19,RPL34,RPS13,RPS12,RPL24,RPS15,RPL22,RPS25,RPL5,RPL23,EIF3G,RPS15A,RPS6,RPLP1,NUP54,RPS2,RPS11,RPL13A,RPL11,RPS8,RPS27A,RPL32,RPS3A,RPL37,RPL10,POLR2K,RPL7A,RPS3,RPL30,RPL29,RPL9,RPS14,RPL27A,RPL13,RPSA,RPS9,RPL38,RPL15,RPLP2,RPS27,RPS17,SP1,RPS23,RPL14,RPL37A,RPL12,RPS4X,RPL39,RPS18,RPS28
GO_RESPIRATORY_ELECTRON_TRANSPORT_CHAIN	GO:0022904	95	Down	1.1957340571967235e-15	9.968436256830017e-13	4	NDUFAB1,SLC25A13,COX10,UQCRC1,COX15,BID,NDUFS1,AIFM2,NDUFB4,SDHA,COQ9,NDUFB2,DLD,NDUFB7,TAZ,ETFB,NDUFC1,NDUFS8,COX6A1,ALDH5A1,GPD2,NDUFS7,SLC25A12,COX7A2L,PARK7,SDHB,NDUFB3,NDUFA8,DNAJC15,NDUFA1,COX6B1,COX7C,UQCR11,NDUFA5,NDUFA10,COX4I1,COX7B,NDUFA2,MYBBP1A,CCNB1,COX5B,ISCU,NDUFB5,NDUFAF1,NDUFA9,ETFA,UQCRC2,NDUFB10,SDHC,SNCA,NDUFS6,NDUFB11,NDUFB9,NDUFC2,UQCRB,PINK1,NDUFS2,NDUFV3,NDUFAF2,NDUFS4,UQ…	MECP2	NDUFB4,NDUFB7,NDUFS8,GPD2,NDUFS7,COX7A2L,COX6B1,COX7C,NDUFA10,COX4I1,COX7B,ISCU,NDUFB5,UQCRC2,NDUFB10,NDUFB9,UQCRB,NDUFS4,UQCRH,COX5A
GO_OXIDATIVE_PHOSPHORYLATION	GO:0006119	103	Down	1.9433253854057175e-15	1.4580770366699098e-12	4	NDUFAB1,COX10,MLXIPL,UQCRC1,COX15,BID,NDUFS1,NDUFB4,RHOA,SDHA,COQ9,NDUFB2,DLD,MSH2,NDUFB7,ABCD1,TAZ,PGK1,PPIF,NDUFC1,NDUFS8,COX6A1,COX7A2,NDUFS7,COX7A2L,PARK7,NDUFB3,NDUFA8,DNAJC15,NDUFA1,SLC25A23,COX6B1,COX7C,UQCR11,NDUFA5,NDUFA10,COX4I1,COX7B,NDUFA2,CCNB1,COX5B,ISCU,NDUFB5,UQCC2,NDUFAF1,NDUFA9,UQCRC2,NDUFB10,SDHC,SNCA,NDUFS6,NDUFB11,NDUFB9,SURF1,NDUFC2,UQCRB,PINK1,NDUFS2,NDUFV3,COX7A1,AK4,NDUFS…	ATP7A,MECP2	NDUFB4,NDUFB7,NDUFS8,COX7A2,NDUFS7,COX7A2L,COX6B1,COX7C,NDUFA10,COX4I1,COX7B,ISCU,NDUFB5,UQCRC2,NDUFB10,NDUFB9,UQCRB,NDUFS4,UQCRH,NUPR1,DNAJC30,COX5A,CHCHD10
GO_NUCLEAR_TRANSCRIBED_MRNA_CATABOLIC_PROCESS	GO:0000956	196	Down	3.6878000625899916e-14	2.5154148972375188e-11	2	UPF1,RPS20,CSDE1,SAMD4A,EDC4,MRTO4,THRAP3,RPL18,SMG6,PABPC1,RPL31,EXOSC7,MLH1,EXOSC5,TNRC6C,CNOT4,DIS3,RPS5,CNOT3,RPL6,RPLP0,TNRC6A,AGO1,RPL3,TNRC6B,GSPT1,EIF3E,RPS16,RPS19,PPP2R1A,RPL18A,SMG9,LSM5,EXOSC3,CPEB3,MTPAP,RPL28,RPL19,CASC3,DDX5,RPL34,DCPS,DDX6,RPS13,MAGOHB,CNOT2,RPS12,HBS1L,CNOT6,PPP2CA,XRN1,RPL24,NCBP2,EIF4G1,RPS15,RPL22,SMG7,RPS25,EXOSC8,ETF1,RPL21,RPL5,EXOSC9,AGO2,RPS10,CNOT1,UPF3B…	SMG6,DCPS,PELO,ZFP36L1	RPS20,RPL18,RPS5,TNRC6A,EIF3E,RPS16,RPS19,RPL18A,RPL28,RPL19,RPL34,RPS13,RPS12,RPL24,RPS15,RPL22,RPS25,RPL5,RPL23,RPS15A,RPS6,RPLP1,RPS2,RPS11,RPL13A,RPL11,RPS8,RPS27A,RPL32,RPS3A,RPL37,RPL10,RPL7A,RPS3,PAN3,RPL30,RPL29,RPL9,RPS14,RPL27A,RPL13,RPSA,UPF3A,RPS9,RPL38,RPL15,RPLP2,RPS27,EXOSC4,RPS17,RPS23,RPL14,RPL37A,RPL12,RPS4X,RPL39,LSM2,RPS18,RPS28
GO_CYTOPLASMIC_TRANSLATION	GO:0002181	91	Down	6.950524582546051e-13	4.3458154952369187e-10	3	RPL26L1,YBX3,RPL18,ZC3H15,FTSJ1,RPL31,EIF3I,RPL6,RPLP0,EIF3L,EIF3D,EIF5,FMR1,GSPT1,EIF3J,EIF3E,RPL18A,EIF3B,EIF3A,CPEB3,RPL19,DRG2,DPH1,RWDD1,CPEB4,RPL24,EIF4G1,RPL22,DPH5,ETF1,EIF2S2,RPL36,EIF2S3,EIF3G,UNK,DPH2,DPH6,DHX9,CPEB2,RPLP1,DENR,RPL13A,RPL11,EIF2D,RPL32,EIF3H,DPH7,EIF3M,DPH3,RPL30,EIF4A2,NCK1,RPL8,ZNF385A,EIF4A1,RPL26,RPL29,RPL22L1,RPL9,METTL3,EEF2,RPSA,CNBP,DNAJC24,RPS21,RPL38,RBM4,RPL…	DPH1	RPL18,EIF3L,EIF3E,RPL18A,RPL19,RWDD1,RPL24,RPL22,DPH5,EIF2S2,EIF3G,UNK,RPLP1,RPL13A,RPL11,RPL32,EIF3H,EIF3M,RPL30,RPL29,RPL9,RPSA,RPL38,RPL15,EIF3K,RPS23,RPL39,RPS28
GO_MITOCHONDRIAL_ELECTRON_TRANSPORT_NADH_TO_UBIQUINONE	GO:0006120	46	Down	1.5606617913339041e-12	9.007419554137141e-10	4	NDUFAB1,NDUFS1,NDUFB4,COQ9,NDUFB2,DLD,NDUFB7,NDUFC1,NDUFS8,NDUFS7,PARK7,NDUFB3,NDUFA8,DNAJC15,NDUFA1,NDUFA5,NDUFA10,NDUFA2,ISCU,NDUFB5,NDUFAF1,NDUFA9,NDUFB10,SNCA,NDUFS6,NDUFB11,NDUFB9,NDUFC2,PINK1,NDUFS2,NDUFV3,NDUFS4,NDUFB6,NDUFB8,NDUFV1,NDUFS5,NDUFA3,NDUFA11,NDUFV2,NDUFB1,NDUFA12,NDUFA6,NDUFA13,NDUFA4,NDUFS3,NDUFA7		NDUFB4,NDUFB7,NDUFS8,NDUFS7,NDUFA10,ISCU,NDUFB5,NDUFB10,NDUFB9,NDUFS4
GO_CELLULAR_RESPIRATION	GO:0045333	156	Down	7.781397339171699e-12	4.170273159700376e-9	4	NDUFAB1,SLC25A13,COX10,UQCRC1,MDH1,COX15,BID,NDUFS1,AIFM2,CS,NDUFB4,MTFR1,IDH3G,SDHA,ME2,NOA1,COQ9,NDUFB2,DLD,FH,NDUFB7,ACO2,HIF1A,IDH3B,SLC25A14,TAZ,ETFB,OGDH,NDUFC1,NDUFS8,TRPV4,IFNG,COX6A1,ALDH5A1,NNT,GPD2,NDUFS7,COQ10B,SLC25A12,COX7A2L,PARK7,SDHB,MTFR1L,NDUFB3,NDUFA8,NR4A3,DLST,IDE,DNAJC15,CAT,PIK3CA,ACO1,CISD1,NDUFA1,SLC25A23,PANK2,COX6B1,TRAP1,COX7C,UQCR11,NDUFA5,CBFA2T3,NDUFA10,COX4I1,COX7…	MECP2,TREX1	MDH1,NDUFB4,NOA1,FH,NDUFB7,NDUFS8,GPD2,NDUFS7,COX7A2L,ACO1,COX6B1,COX7C,NDUFA10,COX4I1,COX7B,ISCU,NDUFB5,UQCRC2,NDUFB10,NDUFB9,DLAT,UQCRB,SUCLG1,NDUFS4,UQCRH,COX5A
GO_NADH_DEHYDROGENASE_COMPLEX_ASSEMBLY	GO:0010257	55	Down	1.8841243172080916e-11	9.424389834674874e-9	6	NDUFAF7,NDUFAB1,NDUFS1,NDUFB4,BCS1L,TIMM21,NDUFB2,NDUFB7,NDUFAF5,TAZ,COA1,NDUFC1,FOXRED1,NDUFS8,TIMMDC1,NDUFS7,NDUFB3,NDUFA8,NDUFAF4,NDUFA1,NDUFA5,ECSIT,NDUFA10,NDUFA2,NDUFB5,NDUFAF1,NDUFA9,NDUFB10,NDUFS6,NDUFB11,NDUFB9,NDUFC2,NUBPL,OXA1L,NDUFAF6,NDUFS2,NDUFV3,NDUFAF2,NDUFS4,NDUFB6,NDUFB8,NDUFV1,NDUFS5,NDUFA3,TMEM126B,NDUFA11,ACAD9,NDUFAF3,NDUFV2,NDUFB1,NDUFA12,NDUFA6,NDUFA13,NDUFS3,NDUFA7		NDUFB4,NDUFB7,NDUFS8,NDUFS7,NDUFA10,NDUFB5,NDUFB10,NDUFB9,NDUFAF6,NDUFS4,TMEM126B
GO_ELECTRON_TRANSPORT_CHAIN	GO:0022900	147	Down	2.5127903721754207e-11	1.1783416351520113e-8	4	NDUFAB1,SLC25A13,CIAPIN1,COX10,CYB561,UQCRC1,COX15,BID,NDUFS1,GLRX2,HSD17B6,AIFM2,CYBA,AKR7A2,NDUFB4,ME1,P4HA2,SDHA,ME2,AKR1B1,COQ9,NDUFB2,DLD,PHGDH,NDUFB7,IDH3B,TAZ,GSR,DHDH,ETFB,GLRX3,NDUFC1,NDUFS8,ALDH2,COX6A1,ALDH5A1,COX7A2,GPD2,NDUFS7,SLC25A12,COX7A2L,PARK7,NCF2,SDHB,AKR1A1,NDUFB3,NDUFA8,DNAJC15,NQO2,NDUFA1,COX6B1,COX7C,UQCR11,POR,STEAP4,NDUFA5,NDUFA10,COX4I1,COX7B,IDO1,AOC2,NDUFA2,MYBBP1A,D…	HSD17B6,POR,MECP2	AKR7A2,NDUFB4,AKR1B1,NDUFB7,NDUFS8,COX7A2,GPD2,NDUFS7,COX7A2L,COX6B1,COX7C,NDUFA10,COX4I1,COX7B,ISCU,NDUFB5,FDX1,UQCRC2,NDUFB10,NDUFB9,UQCRB,NDUFS4,COX11,CYB5A,UQCRH,COX5A
GO_MITOCHONDRIAL_TRANSLATIONAL_TERMINATION	GO:0070126	88	Down	4.581197695804937e-11	2.021925077154379e-8	3	MRPS10,MRPL43,MRPS35,MRPS24,MRPS34,MRPL22,MRPL28,MRPS33,MRPS18A,MRPS31,MRPL4,MRPL32,MRPL27,MRPL51,MTRF1L,MRPL18,MRPL2,MRPS30,MRPS27,MRPL3,MRPL19,MRPL37,MRPS15,MRPS14,MTRF1,MRPS2,MRPS7,MRPS26,MRPS12,MRPL34,MRPS25,PTCD3,MRPL35,ERAL1,DAP3,MRPS36,MRPL44,MRPS9,MRPL47,MRPL50,MRPL15,MRPL24,MRPL9,MRPS5,MRPS28,MRRF,MRPL49,MRPL39,OXA1L,MRPL17,MRPL10,MRPL55,MRPS18C,GFM2,MRPL16,MRPL1,MRPL36,MRPL13,CHCHD1,MRP…		MRPS33,MRPS31,MRPL3,MRPL34,MRPL35,MRPS36,MRRF,MRPL57,MRPL54,MRPL40,MRPS18B,MRPL45
GO_MITOCHONDRIAL_RESPIRATORY_CHAIN_COMPLEX_ASSEMBLY	GO:0033108	86	Down	1.0148451208479139e-10	4.230212745401054e-8	6	NDUFAF7,NDUFAB1,TTC19,NDUFS1,NDUFB4,BCS1L,TIMM21,NDUFB2,NDUFB7,SAMM50,UQCC1,NDUFAF5,TAZ,COA1,TFAM,NDUFC1,FOXRED1,NDUFS8,TIMMDC1,NDUFS7,NDUFB3,NDUFA8,NDUFAF4,FASTKD3,NDUFA1,NDUFA5,ECSIT,NDUFA10,SCO2,NDUFA2,SCO1,COX16,NDUFB5,UQCC2,NDUFAF1,COX17,NDUFA9,NDUFB10,NDUFS6,NDUFB11,NDUFB9,SURF1,NDUFC2,NUBPL,SDHAF4,OXA1L,NDUFAF6,UQCRB,NDUFS2,NDUFV3,COX18,NDUFAF2,NDUFS4,NDUFB6,NDUFB8,NDUFV1,SDHAF2,NDUFS5,NDU…		NDUFB4,NDUFB7,NDUFS8,NDUFS7,NDUFA10,NDUFB5,NDUFB10,NDUFB9,NDUFAF6,UQCRB,NDUFS4,TMEM126B,COX14,COA5,SMIM20
GO_PEPTIDE_BIOSYNTHETIC_PROCESS	GO:0043043	574	Down	1.4350385979081636e-10	5.60431875404047e-8	3	GCLC,UPF1,DHX33,GGCT,RPS20,LARS2,SAMD4A,GCLM,VIM,RPL26L1,TPR,MRPS10,EIF2AK2,PUM2,MRPL43,GATB,YBX3,MRPS35,MRPS24,EIF4B,RPL18,HAGH,ZC3H15,ELAVL1,DHX29,RHOA,IARS2,ROCK1,FTSJ1,SRBD1,BCL3,PABPC1,EIF2B3,TCOF1,NCK2,RPL31,IGF2BP2,MRPS34,EIF4G3,TNRC6C,MKNK1,DDX1,JMJD4,MRPL22,GEMIN5,RPS5,NOA1,EIF3I,MTIF2,MGST2,EIF2AK1,MRPL28,PPP1R15A,OGFOD1,CNOT3,KHSRP,RPL6,MAPKAPK5,GCN1,RPLP0,MRPS33,PABPC4,TNRC6A,PUS7,AGO…	PPP1R15A,GGT1,NEURL1,DPH1,NGDN,RARA,IGHMBP2,RBMS3,PARS2,EIF5A2,ZNF540,RBM4B,NGRN,KLHL25,ZFP36L1,NOTCH4,PDF	GCLC,GGCT,RPS20,RPL18,DHX29,IARS2,RPS5,NOA1,MTIF2,MGST2,MRPS33,PABPC4,TNRC6A,EIF3L,MRPS31,EIF3E,RPS16,RPS19,RPL18A,RPL28,RPL19,RPL34,RPS13,RWDD1,RPS12,RPL24,MRPL3,EEF1B2,RPS15,RPL22,DPH5,RPS25,RPL5,ACO1,RPL23,EIF2S2,MRPL34,EIF3G,MRPL35,UNK,MRPS36,RPS15A,RPS6,RPLP1,RSL24D1,RPS2,RPS11,RPL13A,RPL11,RPS8,RPS27A,RPL32,EIF2A,RPS3A,RPL37,RPL10,EIF3H,MRRF,RPL7A,EIF3M,RPS3,YTHDF1,RPL30,RPL29,RPL9,AIMP1,RP…
GO_AEROBIC_RESPIRATION	GO:0009060	73	Down	1.4938874460990191e-10	5.60431875404047e-8	4	COX10,UQCRC1,MDH1,COX15,CS,MTFR1,IDH3G,SDHA,ME2,DLD,FH,ACO2,HIF1A,IDH3B,SLC25A14,OGDH,NDUFS8,TRPV4,COX6A1,NNT,NDUFS7,COX7A2L,SDHB,MTFR1L,DLST,IDE,CAT,ACO1,PANK2,COX6B1,COX7C,CBFA2T3,COX4I1,COX7B,PDHA1,BLOC1S1,COX5B,SUCLA2,IREB2,IDH1,UQCRC2,SIRT3,SDHC,MTFR2,MDH2,SURF1,DLAT,ME3,OXA1L,UQCRB,SUCLG1,UCN,COX6C,FXN,VCP,IDH3A,SDHAF2,PDHB,CYCS,SUCLG2,UQCRH,BNIP3,COX8A,COX5A,FAHD1,DHTKD1,IDH2,SHMT2,UQCR10,…		MDH1,FH,NDUFS8,NDUFS7,COX7A2L,ACO1,COX6B1,COX7C,COX4I1,COX7B,UQCRC2,DLAT,UQCRB,SUCLG1,UQCRH,COX5A
GO_TRANSLATIONAL_ELONGATION	GO:0006414	124	Down	2.3831194683954707e-10	8.514545414938675e-8	3	MRPS10,MRPL43,MRPS35,MRPS24,MRPS34,MRPL22,MRPL28,MRPS33,MRPS18A,GTPBP1,ALKBH1,MRPS31,EEF2K,EEF1D,MRPL4,MRPL32,CPEB3,MRPL27,DPH1,SEPSECS,MRPL51,MRPL18,HBS1L,MRPL2,MRPS30,MRPS27,ABTB1,MRPL3,EEF1B2,MRPL19,MRPL37,MRPS15,DPH5,MRPS14,MRPS2,TSFM,MRPS7,MRPS26,MRPS12,MRPL34,MRPS25,PTCD3,MRPL35,EEFSEC,EIF5A,ERAL1,DAP3,DPH2,MRPS36,DPH6,MRPL44,MRPS9,MRPL47,MRPL50,CPEB2,MRPL15,RPLP1,SECISBP2L,EIF4A3,MRPL24,MR…	DPH1,EIF5A2	MRPS33,MRPS31,MRPL3,EEF1B2,DPH5,MRPL34,MRPL35,MRPS36,RPLP1,RPL30,NEMF,MRPL57,RPLP2,MRPL54,MRPL40,MRPS18B,MRPL45
GO_MITOCHONDRIAL_TRANSLATION	GO:0032543	132	Down	3.1064770943818507e-10	1.0594498926885012e-7	3	LARS2,MRPS10,MRPL43,GATB,MRPS35,MRPS24,IARS2,MRPS34,MRPL22,NOA1,MTIF2,MRPL28,MRPS33,MRPS18A,ALKBH1,UQCC1,MTG2,CDK5RAP1,MRPS31,EARS2,SARS2,MRPL4,MRPL32,C1QBP,MRPL27,MRPL51,MTRF1L,MRPL18,MRPL2,MRPS30,MRPS27,MRPL3,MRPL19,MRPL37,WARS2,MRPS15,NSUN4,DARS2,FASTKD2,MRPS14,MTRF1,MTIF3,MTERF4,MRPS2,TSFM,FASTKD3,AARS2,MRPS7,MRPS26,MRPS12,MRPL34,QRSL1,MRPS25,PTCD3,MRPL35,ERAL1,DAP3,MRPS36,MRPL44,MRPS9,MRPL47…	NGRN	IARS2,NOA1,MTIF2,MRPS33,MRPS31,MRPL3,MRPL34,MRPL35,MRPS36,MRRF,MRPL57,MRPL54,MRPL40,MRPS18B,MRPL45
GO_AMIDE_BIOSYNTHETIC_PROCESS	GO:0043604	681	Down	1.0516900961897045e-9	3.43079599639624e-7	3	GCLC,PDK4,UPF1,DHX33,PDK2,AGK,GGCT,RPS20,LARS2,ELOVL5,SAMD4A,GCLM,VIM,NSMAF,RPL26L1,TPR,MRPS10,EIF2AK2,PUM2,MRPL43,GATB,YBX3,MPC1,MRPS35,MRPS24,EIF4B,SPHK2,RPL18,HAGH,ZC3H15,ELAVL1,ELOVL1,TNFRSF1A,DHX29,RHOA,IARS2,ROCK1,PDK3,ACSL4,FTSJ1,SRBD1,BCL3,ASNS,PABPC1,EIF2B3,TCOF1,NCK2,RPL31,IGF2BP2,MRPS34,EIF4G3,ACAT1,ACACB,TNRC6C,MKNK1,DDX1,ARG2,JMJD4,MRPL22,GEMIN5,RPS5,NOA1,EIF3I,MTIF2,MGST2,EIF2AK1,MR…	PPP1R15A,PDPR,GGT1,NEURL1,P2RX1,DPH1,ELOVL3,NGDN,RARA,IGHMBP2,RBMS3,PARS2,EIF5A2,ZNF540,RBM4B,NGRN,KLHL25,ZFP36L1,NOTCH4,PDF	GCLC,GGCT,RPS20,MPC1,RPL18,DHX29,IARS2,ACACB,RPS5,NOA1,MTIF2,MGST2,MRPS33,PABPC4,TNRC6A,SCD,EIF3L,GSTZ1,MRPS31,EIF3E,ASAH1,RPS16,RPS19,RPL18A,RPL28,RPL19,RPL34,RPS13,RWDD1,RPS12,RPL24,MRPL3,EEF1B2,RPS15,RPL22,DPH5,RPS25,RPL5,ACO1,RPL23,EIF2S2,MRPL34,EIF3G,PPT1,MRPL35,UNK,MRPS36,RPS15A,RPS6,RPLP1,RSL24D1,ASNSD1,RPS2,RPS11,RPL13A,RPL11,RPS8,RPS27A,RPL32,EIF2A,RPS3A,RPL37,RPL10,EIF3H,MRRF,RPL7A,EIF3…
GO_ESTABLISHMENT_OF_PROTEIN_LOCALIZATION_TO_MEMBRANE	GO:0090150	280	Down	1.2237694515479114e-9	3.825809247901658e-7	1	BAD,AGK,ARHGAP44,SEC62,RPS20,FYN,BID,ZDHHC6,SEC63,LRRC7,PEX3,HSPA5,GOPC,VAMP3,SEC61A1,RPL18,CASP8,TRAM2,SEC61A2,TRAM1,GRIPAP1,VPS35,RPL31,NSF,HSP90AA1,RPS5,RAB10,BAX,PPP1R13B,RPL6,RPLP0,STX1B,TIMM13,GGA1,MICALL1,TOMM22,RPL3,MIEF1,SAMM50,GZMB,TIMM9,SRP54,ARFRP1,E2F1,CHMP4B,UBL4A,GGA2,CSK,RAB11A,CEMIP,BMF,ZDHHC2,SGTA,PDCD5,RPS16,AKT2,BBC3,RPS19,RPL18A,SEC61B,MAPK8,RPL28,RPL19,YWHAE,RAB34,RPL34,RPS1…	GRIPAP1,PPP1R13B,STX1B,KIF13A,RAB8A,CACNB3,BBS1	RPS20,RPL18,TRAM1,RPS5,TIMM9,RPS16,RPS19,RPL18A,RPL28,RPL19,RPL34,RPS13,RPS12,TFDP2,RPL24,SSR3,RPS15,RPL22,RPS25,RPL5,OPTN,RPL23,RPS15A,ZDHHC4,RPS6,SDCBP,RPLP1,RPS2,RPS11,RPL13A,RPL11,RPS8,RPS27A,RPL32,RPS3A,RPL37,RPL10,STOM,RPL7A,RPS3,RPL30,RPL29,RPL9,ZDHHC19,RPS14,RPL27A,RPL13,RPSA,RPS9,RPL38,ZDHHC24,RPL15,RPLP2,RPS27,RPS17,RPS23,RPL14,RPL37A,RPL12,RPS4X,RPL39,RPS18,RPS28
GO_PROTEIN_TARGETING	GO:0006605	382	Down	2.1120994421522902e-9	6.338832845787453e-7	1	M6PR,CROT,LAMP2,AGK,SEC62,RPS20,FYN,BID,AGPS,ZDHHC6,TOMM34,SEC63,MIPEP,PEX3,ZFYVE16,HSPA5,VPS13D,HOMER3,USP36,SEC61A1,ACAA1,RPL18,AP3D1,TRAM2,SEC61A2,TRAM1,NEDD4,RAB27A,CSNK2A2,RPL31,SREBF1,UBE2D1,LMAN1,TIMM21,RAB7A,HSP90AA1,AP4E1,RPS5,ZFAND6,HUWE1,ACOX3,RPL6,RPLP0,RNF31,CRAT,SH3GLB1,TIMM13,HPS4,MICALL1,TOMM22,FBXO7,TSPO,RPL3,SYNGR1,MIEF1,SAMM50,PMM1,AP4S1,VTI1B,TIMM9,SRP54,CHMP4B,ACOT8,LONP2,MON…	TOMM34,RNF31,GDAP1,CLU,EPHX2,OS9,IMMP1L,CACNB3,RHOD,HGS	LAMP2,RPS20,RPL18,TRAM1,SREBF1,RPS5,SH3GLB1,TIMM9,RPS16,RPS19,RPL18A,PMPCB,RPL28,RPL19,RPL34,RPS13,GNPTAB,RPS12,RPL24,SSR3,RPS15,RPL22,RPS25,RPL5,RPL23,TOMM40,RPS15A,ZDHHC4,RPS6,SDCBP,RPLP1,NUP54,UQCRC2,RPS2,RPS11,RPL13A,PEX14,RPL11,RPS8,RPS27A,RPL32,RPS3A,RPL37,RPL10,STOM,RPL7A,RPS3,PAN3,RPL30,RPL29,RPL9,ZDHHC19,RPS14,RPL27A,RPL13,RPSA,SLC25A6,RPS9,RPL38,TOMM20,ZDHHC24,RPL15,RPLP2,RPS27,RPS17,RP…
GO_PEPTIDE_METABOLIC_PROCESS	GO:0006518	679	Down	2.9296154064945187e-9	8.454193998049375e-7	3	GCLC,UPF1,DHX33,GGCT,MGST1,RPS20,LARS2,IGF1,SAMD4A,GLRX2,GCLM,VIM,MIPEP,IFNGR1,RPL26L1,CTNS,TPR,MRPS10,EIF2AK2,PUM2,MRPL43,GATB,YBX3,MRPS35,MRPS24,EIF4B,RPL18,HAGH,ABCA7,ZC3H15,ELAVL1,DHX29,RHOA,IARS2,ROCK1,FTSJ1,SRBD1,BCL3,PABPC1,EIF2B3,TCOF1,NCK2,RPL31,TRHDE,IGF2BP2,PICALM,MRPS34,EIF4G3,TNRC6C,MKNK1,DDX1,PSEN1,JMJD4,MRPL22,GEMIN5,NFE2L1,RPS5,NOA1,GSTP1,EIF3I,MTIF2,MGST2,EIF2AK1,MRPL28,ERO1B,PPP…	PPP1R15A,GGT1,ABCA2,NEURL1,DPH1,CLU,NGDN,RARA,IGHMBP2,GSTM3,RBMS3,PARS2,EIF5A2,ANPEP,EFNA1,ZNF540,RBM4B,NGRN,KLHL25,ZFP36L1,NOTCH4,PSENEN,GSTM2,PDF	GCLC,GGCT,RPS20,RPL18,DHX29,IARS2,RPS5,NOA1,MTIF2,MGST2,MRPS33,PABPC4,TNRC6A,EIF3L,GSTZ1,MRPS31,CLN5,EIF3E,RPS16,RPS19,RPL18A,RPL28,RPL19,RPL34,RPS13,RWDD1,RPS12,RPL24,MRPL3,EEF1B2,RPS15,RPL22,DPH5,RPS25,RPL5,ACO1,GLO1,RPL23,EIF2S2,APOE,MRPL34,EIF3G,MRPL35,UNK,MRPS36,RPS15A,CPM,RPS6,RPLP1,RSL24D1,SEC11A,RPS2,RPS11,RPL13A,RPL11,RPS8,RPS27A,RPL32,EIF2A,ECE2,RPS3A,RPL37,RPL10,EIF3H,MRRF,RPL7A,EIF3M,…
GO_TRANSLATIONAL_TERMINATION	GO:0006415	103	Down	3.26803238764614e-9	9.047399370730526e-7	3	UPF1,MRPS10,MRPL43,MRPS35,MRPS24,MRPS34,JMJD4,MRPL22,MRPL28,OGFOD1,MRPS33,MRPS18A,MRPS31,GSPT1,MRPL4,MRPL32,MRPL27,MRPL51,MTRF1L,MRPL18,MRPL2,MRPS30,MRPS27,MRPL3,MRPL19,MRPL37,MRPS15,GLE1,MRPS14,MTRF1,ETF1,MRPS2,MRPS7,MRPS26,MRPS12,MRPL34,C12orf65,MRPS25,PTCD3,MRPL35,EIF5A,ERAL1,DAP3,MRPS36,MRPL44,MRPS9,MRPL47,MRPL50,MRPL15,MRPL24,MRPL9,MRPS5,MRPS28,MRRF,MRPL49,MRPL39,OXA1L,N6AMT1,MRPL17,MRPL10,M…	EIF5A2	MRPS33,MRPS31,MRPL3,MRPL34,MRPL35,MRPS36,MRRF,MRPL57,MRPL54,MRPL40,MRPS18B,MRPL45
GO_AEROBIC_ELECTRON_TRANSPORT_CHAIN	GO:0019646	14	Down	3.3763452269819367e-9	9.047399370730526e-7	4	COX10,COX15,COX6A1,COX7A2L,COX6B1,COX7C,COX4I1,COX7B,COX5B,COX6C,CYCS,COX8A,COX5A,NDUFA4		COX7A2L,COX6B1,COX7C,COX4I1,COX7B,COX5A
GO_MITOCHONDRIAL_GENE_EXPRESSION	GO:0140053	157	Down	3.967341907754623e-9	1.0264471149614805e-6	7	ELAC2,LARS2,TRIT1,MRPS10,MRPL43,GATB,MRPS35,MRPS24,IARS2,HSD17B10,TRNT1,MRPS34,MRPL22,NOA1,MTIF2,MRPL28,MRPS33,MRPS18A,POLRMT,ALKBH1,UQCC1,MTG2,CDK5RAP1,MRPS31,EARS2,SARS2,MRPL4,MRPL32,TFAM,C1QBP,MRPL27,MRPL51,MTRF1L,MRPL18,MRPL2,MRPS30,MRPS27,MRPL3,MRPL19,MRPL37,WARS2,MRPS15,NSUN4,DARS2,FASTKD2,FOXO3,MRPS14,MTRF1,MTERF2,MTIF3,MTERF4,MRPS2,TSFM,FASTKD3,AARS2,MRPS7,MRPS26,TRMT5,MTERF1,MRPS12,MRPL3…	NGRN	IARS2,NOA1,MTIF2,MRPS33,MRPS31,MRPL3,MRPL34,MRPL35,MRPS36,MRRF,MRPL57,MRPL54,MRPL40,MRPS18B,CHCHD10,MRPL45
GO_RIBOSOME_ASSEMBLY	GO:0042255	53	Down	8.720136902050857e-9	2.1163473531581107e-6	6	MRTO4,NLE1,MRPL22,RPS5,RPL6,RPLP0,RPL3,RPS19,C1QBP,NOP2,MDN1,BRIX1,RPL24,RPS15,NSUN4,FASTKD2,MTERF4,MRPS2,RPL5,RPS10,MRPS7,SBDS,PPAN,DHX30,ERAL1,NIP7,RSL24D1,RPL11,EIF2A,ABT1,RPL10,MTERF3,RPS14,RPSA,RPL38,MRPL11,RPS27,RRS1,NPM1,MRPS11,DDX28,RPS27L,RRP7A,RPF2,RPL12,RPL23A,DDX3X,RPS28,PWP2,EIF6,MRPL20,MPV17L2,BOP1	MDN1,RRP7A	RPS5,RPS19,BRIX1,RPL24,RPS15,RPL5,RSL24D1,RPL11,EIF2A,RPL10,RPS14,RPSA,RPL38,RPS27,NPM1,RPL12,RPS28
GO_PHOSPHOLIPID_EFFLUX	GO:0033700	7	Down	8.744071431147732e-9	2.1163473531581107e-6	1	ABCA7,APOA1,APOE,APOC1,ABCG1,ABCA1,APOC2		APOE,APOC1,ABCG1,APOC2
GO_CELLULAR_AMIDE_METABOLIC_PROCESS	GO:0043603	878	Down	3.289206912661713e-8	7.712162333031511e-6	3	GCLC,PDK4,UPF1,DHX33,ACSM3,PDK2,AGK,GGCT,AASS,MGST1,RPS20,LARS2,ELOVL5,IGF1,SAMD4A,GLRX2,GCLM,VIM,MIPEP,IFNGR1,NSMAF,RPL26L1,CTNS,TPR,MRPS10,HEXB,GALC,EIF2AK2,PUM2,MRPL43,GATB,YBX3,MPC1,MRPS35,DGAT2,MRPS24,EIF4B,SPHK2,RPL18,HAGH,ABCA7,FAR2,ZC3H15,MTHFD2,ELAVL1,ELOVL1,TNFRSF1A,DHX29,RHOA,IARS2,ROCK1,PDK3,ACSL4,FTSJ1,SRBD1,BCL3,GBA2,ASNS,PABPC1,EIF2B3,TCOF1,NCK2,RPL31,TRHDE,IGF2BP2,PICALM,MRPS34,EI…	HAL,PPP1R15A,PDPR,GGT1,ABCA2,NEURL1,P2RX1,DPH1,FOLR1,ELOVL3,CLU,NGDN,RARA,IGHMBP2,GSTM3,RBMS3,OXSM,PARS2,EIF5A2,ANPEP,EFNA1,ZNF540,RBM4B,NGRN,KLHL25,ZFP36L1,NOTCH4,PSENEN,GSTM2,PDF	GCLC,GGCT,RPS20,HEXB,MPC1,RPL18,DHX29,IARS2,ACACB,RPS5,NOA1,MTIF2,MGST2,MRPS33,PABPC4,TNRC6A,SCD,EIF3L,GSTZ1,MRPS31,CLN5,EIF3E,ASAH1,RPS16,RPS19,RPL18A,RPL28,RPL19,RPL34,RPS13,RWDD1,ACOT13,RPS12,NIT2,RPL24,MRPL3,EEF1B2,RPS15,RPL22,DPH5,RPS25,PDZD11,RPL5,ACO1,GLO1,RPL23,EIF2S2,APOE,MRPL34,EIF3G,PPT1,MRPL35,UNK,MRPS36,RPS15A,CPM,RPS6,GGH,RPLP1,RSL24D1,ASNSD1,SEC11A,RPS2,RPS11,RPL13A,RPL11,RPS8,RPS2…
GO_RNA_CATABOLIC_PROCESS	GO:0006401	363	Down	2.3027031303736618e-7	5.235509571876844e-5	2	UPF1,PSMB1,RPS20,CSDE1,PSMC4,SLC11A1,SAMD4A,RNH1,VIM,RNASET2,TNFRSF1B,ZCCHC8,EDC4,PSMA4,MRTO4,THRAP3,PUM2,YBX3,RPL18,YBX1,ELAVL1,ROCK1,PSME4,SMG6,PABPC1,RPL31,IGF2BP2,EXOSC7,RBM7,MLH1,EXOSC5,TNRC6C,CNOT4,XPO1,TNPO1,DIS3,RPS5,PSMC5,CNOT3,KHSRP,XRN2,RPL6,RPLP0,FUS,PCBP4,PABPC4,TNRC6A,ALKBH5,PSME1,HNRNPC,AGO1,PSMD5,PSMD8,CIRBP,HNRNPM,GTPBP1,RPL3,TNRC6B,PSMC6,PSMA3,ZC3H14,PSMC1,PSMB5,APEX1,PSMA6,PSME…	SMG6,PCBP4,PSMC1,PSMA6,ZC3HAV1,DCPS,PELO,PSMC3,RNASE3,ZHX2,AEN,PSMD13,ZFP36L1,DND1	RPS20,RPL18,YBX1,RPS5,PABPC4,TNRC6A,APEX1,EIF3E,RPS16,RPS19,RPL18A,RPL28,RPL19,RPL34,RPS13,RPS12,RPL24,RPS15,RPL22,RPS25,RPL5,RPL23,RPS15A,RNASEH2B,RPS6,RPLP1,RPS2,RPS11,RPL13A,RPL11,RPS8,RPS27A,RPL32,RPS3A,RPL37,RPL10,RPL7A,RPS3,PAN3,RPL30,RPL29,RPL9,RPS14,RPL27A,DIS3L,RPL13,RPSA,UPF3A,RPS9,RPL38,ANGEL2,RPL15,RPLP2,RPS27,EXOSC4,NPM1,RPS17,RPS23,RPL14,RPL37A,RPL12,RPS4X,RPL39,LSM2,RPS18,RPS28
GO_PROTON_TRANSMEMBRANE_TRANSPORT	GO:1902600	92	Down	6.590348074155858e-7	1.4543347529526884e-4	1	COX10,COX15,ATP2C1,ATP6V0A1,ATP6V1H,SPHK2,SLC9A7,DRD4,ATP6AP1,CLCN4,ATP2A3,VPS9D1,SLC25A3,SLC46A1,SLC4A11,TESC,SLC9A1,ATP6V1D,SLC25A14,PPIF,SLC9A3R1,CLCN3,SLC2A9,SLC15A3,TCIRG1,SLC11A2,COX6A1,COX7A2,NNT,ATP6V0E1,ATP6V1A,NDUFS7,COX7A2L,PARK7,ATP6V0B,SLC17A5,HVCN1,SLC36A1,COX6B1,COX7C,ATP6V1F,ACTN4,ATP6V1E1,COX4I1,COX7B,COX5B,SLC2A8,ATP6V1G1,COX17,SLC15A4,ATP6V1C2,SLC30A5,ATP6V1B2,ATP6V0D2,SURF1,TM…	TESC,ATP6V1C2,ATP7A	SLC9A7,ATP6AP1,COX7A2,ATP6V0E1,NDUFS7,COX7A2L,SLC17A5,COX6B1,COX7C,ATP6V1F,ATP6V1E1,COX4I1,COX7B,SLC2A8,ATP6V1G1,ATP6V0D2,CYB5A,DNAJC30,COX5A,PHB2,CHCHD10
GO_ENERGY_DERIVATION_BY_OXIDATION_OF_ORGANIC_COMPOUNDS	GO:0015980	221	Down	7.976685778117002e-7	1.709973525520339e-4	4	NDUFAB1,SLC25A13,COX10,UQCRC1,MDH1,COX15,BID,IGF1,NDUFS1,RB1CC1,AIFM2,PHKA2,PPP1R3F,CS,NDUFB4,MTFR1,IDH3G,PYGM,ADGRF5,ACADVL,SDHA,TIGAR,PGM1,ME2,GSK3B,NOA1,GNAS,COQ9,NDUFB2,DLD,FH,SORBS1,NDUFB7,ACO2,PYGL,HIF1A,PYGB,IDH3B,SLC25A14,TAZ,PHKB,GYS1,AKT2,ETFB,GSK3A,OGDH,PRKAG2,NDUFC1,NDUFS8,TRPV4,IFNG,COX6A1,ALDH5A1,NNT,PCDH12,GBE1,POMC,GPD2,NDUFS7,COQ10B,PASK,SLC25A12,COX7A2L,PARK7,LEPR,SDHB,MTFR1L,ST…	PYGM,ACADVL,SORBS1,LEPR,MECP2,PHLDA2,STK40,TREX1	MDH1,NDUFB4,NOA1,FH,NDUFB7,NDUFS8,GPD2,NDUFS7,COX7A2L,ACO1,COX6B1,COX7C,NDUFA10,COX4I1,COX7B,ISCU,NDUFB5,UQCRC2,NDUFB10,NDUFB9,DLAT,UQCRB,SUCLG1,NDUFS4,UQCRH,COX5A
GO_RIBOSOME_BIOGENESIS	GO:0042254	268	Down	8.990206039560508e-7	1.873708775411736e-4	6	LAS1L,RPUSD1,TSR3,UTP18,TFB1M,RPL26L1,NOP16,MRTO4,NOP58,USP36,RIOK2,WDR3,WDR18,THUMPD1,RRP15,NLE1,EXOSC7,EXOSC5,MRPL22,XPO1,DIS3,RPS5,WBP11,RRN3,DIMT1,NOP14,DDX18,XRN2,RPL6,ESF1,RPLP0,PES1,SNU13,DDX17,RPL3,MTG2,NOP56,RBFA,RIOK3,SUV39H1,ERI1,PIH1D1,ERCC2,POP4,RPS16,FBL,RPS19,DDX49,GTPBP10,EXOSC3,NPM3,GTPBP4,NUP88,C1QBP,FTSJ3,UTP6,GAR1,FRG1,KRR1,NOP2,PAK1IP1,MDN1,BYSL,DROSHA,BRIX1,RPL24,RRP9,RPS15,…	FTSJ3,MDN1,NGDN,BMS1,NOC2L,RRP7A,AATF	UTP18,RPS5,WBP11,ESF1,RPS16,RPS19,BRIX1,RPL24,RPS15,CEBPZ,RPF1,RPL5,RPS6,RSL24D1,RPS2,UTP4,RPL11,RPS8,EIF2A,RPL10,RPL7A,NSA2,RPS14,RPSA,RPS9,RSL1D1,RPL38,RPS27,EXOSC4,NPM1,YBEY,RPS17,RPL14,RPL12,SDAD1,RPS28
GO_CHOLESTEROL_EFFLUX	GO:0033344	27	Down	1.420096902655724e-6	2.8797262326015936e-4	1	NR1H3,SOAT1,ABCA7,PLA2G10,SCARB1,CETP,SIRT1,NFKBIA,PLTP,ABCA2,STX12,APOA1,NPC2,LRP1,APOE,APOC1,NR1H2,GPS2,NPC1,LAMTOR1,ABCA5,TTC39B,ABCG1,ABCA1,SREBF2,APOM,APOC2	ABCA2	NR1H3,SOAT1,PLTP,NPC2,APOE,APOC1,TTC39B,ABCG1,APOC2
GO_ESTABLISHMENT_OF_PROTEIN_LOCALIZATION_TO_ORGANELLE	GO:0072594	494	Down	2.2780378929417556e-6	4.497925871247893e-4	1	BAD,M6PR,CROT,LAMP2,AP2B1,AGK,SEC62,RPS20,BID,RGPD5,AGPS,TOMM34,SEC63,KPNA6,MIPEP,LRRC7,PEX3,CDH1,ZFYVE16,HSPA5,TPR,TSPAN17,VPS13D,USP36,SEC61A1,ACAA1,RPL18,CASP8,TNPO3,AP3D1,IPO5,TRAM2,SEC61A2,TRAM1,HYAL2,NUP133,DRD4,NEDD4,CSNK2A2,RPL31,SREBF1,UBE2D1,PTGS2,TSG101,LMAN1,TIMM21,RAB7A,LAMP3,OPHN1,DNM2,PSEN1,HSP90AA1,TNPO1,RPS5,RAB10,EPS15,DNAJA1,IPO11,RBM22,ZFAND6,HUWE1,ACOX3,BAX,PPP1R13B,MAVS,RPL6…	TOMM34,PPP1R13B,RNF31,GDAP1,CLU,EPHX2,NXT1,IMMP1L,HK2,LMNA,RUVBL2,PTTG1IP,HGS	LAMP2,RPS20,RPL18,TRAM1,SREBF1,RPS5,SH3GLB1,TIMM9,RPS16,RPS19,RPL18A,PMPCB,RPL28,RPL19,RPL34,RPS13,GNPTAB,RPS12,TFDP2,RPL24,SSR3,RPS15,RPL22,RPS25,RPL5,RPL23,TOMM40,RPS15A,VPS36,RPS6,RPLP1,NUP54,UQCRC2,RPS2,RPS11,RPL13A,PEX14,RPL11,RPS8,RPS27A,RPL32,RPS3A,RPL37,RPL10,RPL7A,RPS3,RPL30,RPL29,RPL9,RPS14,RPL27A,RPL13,RPSA,SLC25A6,RPS9,RPL38,TOMM20,RPL15,RPLP2,RPS27,RPS17,LAMP1,RPS23,RPL14,TOMM7,RPL37…
GO_TRIGLYCERIDE_RICH_LIPOPROTEIN_PARTICLE_CLEARANCE	GO:0071830	5	Down	2.6344324924622177e-6	5.068242818190774e-4	8	LMF1,LDLR,APOE,APOC1,APOC2	LDLR	APOE,APOC1,APOC2
GO_RIBONUCLEOPROTEIN_COMPLEX_BIOGENESIS	GO:0022613	388	Down	3.6252362433700466e-6	6.800036883501364e-4	6	LAS1L,RBM5,GCFC2,RPUSD1,LUC7L,TSR3,UTP18,STRAP,TFB1M,RPL26L1,GEMIN8,NOP16,CELF2,MRTO4,NOP58,USP36,RIOK2,SFSWAP,DDX20,WDR3,WDR18,THUMPD1,RRP15,NLE1,CLNS1A,SART3,EXOSC7,XAB2,EXOSC5,DDX1,HSP90AA1,MRPL22,GEMIN5,XPO1,DIS3,NUFIP1,RPS5,YTHDC1,WBP11,EIF3I,RRN3,DIMT1,NOP14,DDX18,XRN2,RPL6,ESF1,RPLP0,GEMIN2,AGO1,SRPK1,HSP90AB1,SF3A1,SNRPD3,PES1,EIF3L,SNU13,DDX17,RPL3,EIF3D,PRMT5,SRSF5,EIF5,DICER1,PRPF6,MTG…	PRMT5,CRNKL1,FTSJ3,MDN1,NGDN,BMS1,RUVBL2,NOC2L,RRP7A,AATF	UTP18,CELF2,DDX20,RPS5,WBP11,ESF1,EIF3L,EIF3E,RPS16,RPS19,BRIX1,RPL24,RPS15,CEBPZ,RPF1,PTBP2,RPL5,EIF2S2,EIF3G,RPS6,RSL24D1,RPS2,UTP4,RPL13A,RPL11,RPS8,EIF2A,RPL10,EIF3H,RPL7A,EIF3M,NSA2,RPS14,RPSA,RPS9,RSL1D1,RPL38,RPS27,EXOSC4,EIF3K,NPM1,YBEY,RPS17,RPL14,RPL12,SDAD1,RPS28
GO_REGULATION_OF_VERY_LOW_DENSITY_LIPOPROTEIN_PARTICLE_CLEARANCE	GO:0010915	3	Down	3.826351468876681e-6	7.002223188044326e-4	8	APOC1,LRPAP1,APOC2		APOC1,APOC2
GO_ORGANIC_CYCLIC_COMPOUND_CATABOLIC_PROCESS	GO:1901361	521	Down	4.039099258596016e-6	7.215562318391883e-4	2	ENPP4,UPF1,PSMB1,RPS20,CSDE1,PSMC4,DNASE1L1,SLC11A1,SAMD4A,RNH1,DERA,HSD17B6,TYMP,VIM,RNASET2,TNFRSF1B,ZCCHC8,EDC4,PSMA4,MRTO4,THRAP3,PUM2,YBX3,ACAA1,RPL18,NTHL1,YBX1,PDE4A,ELAVL1,ROCK1,PSME4,SMG6,PABPC1,RPL31,SCARB1,PDE8A,IGF2BP2,SCARF1,ACAT1,EXOSC7,RBM7,MLH1,UNG,NT5C2,EXOSC5,TNRC6C,CNOT4,XPO1,TNPO1,DIS3,RPS5,HAL,HSD17B14,BAX,PSMC5,CNOT3,KHSRP,XRN2,RPL6,RPLP0,FUS,BLVRB,PCBP4,PABPC4,TNRC6A,ALKBH5…	HSD17B6,PDE4A,SMG6,HAL,PCBP4,CECR2,APOBEC3H,PSMC1,PSMA6,ZC3HAV1,DCPS,EPHX2,NEIL1,PELO,PSMC3,RNASE3,PDE7B,ZHX2,AEN,PSMD13,ZFP36L1,NUDT17,PNP,TREX1,DNASE1,PDXP,DND1	RPS20,DERA,RPL18,YBX1,RPS5,HSD17B14,PABPC4,TNRC6A,GSTZ1,APEX1,EIF3E,RPS16,RPS19,RPL18A,RPL28,RPL19,RPL34,RPS13,RPS12,RPL24,RPS15,RPL22,KMO,RPS25,RPL5,RPL23,DUT,APOE,RPS15A,CYP27A1,RNASEH2B,RPS6,RPLP1,DNASE2B,RPS2,RPS11,RPL13A,RPL11,RPS8,RPS27A,RPL32,RPS3A,RPL37,RPL10,RPL7A,RPS3,PAN3,RPL30,RPL29,RPL9,RPS14,RPL27A,DIS3L,RPL13,RPSA,UPF3A,HINT1,RPS9,SMPDL3A,RPL38,ANGEL2,RPL15,RPLP2,RPS27,EXOSC4,NPM1,…
GO_VERY_LOW_DENSITY_LIPOPROTEIN_PARTICLE_CLEARANCE	GO:0034447	6	Down	4.212718537009978e-6	7.350703996089736e-4	8	APOE,APOC1,VLDLR,LRPAP1,APOBR,APOC2		APOE,APOC1,APOC2
GO_PH_REDUCTION	GO:0045851	44	Down	4.642685094962148e-6	7.916833242613864e-4	9	SLC11A1,GRN,ATP6V0A1,ATP6V1H,SLC9A7,ROGDI,ATP6AP1,RAB7A,ATP6V1D,CLN5,DMXL2,CA2,CLCN3,TCIRG1,ATP6V0E1,ATP6V1A,GPR89A,ATP6V0B,RAB38,ATP6V1F,CLN6,ATP6V1E1,PPT1,CCDC115,ATP6V1G1,RAB20,SNAPIN,ATP6V1C2,ATP6V1B2,ATP6V0D2,ATP6V1C1,SLAMF8,ATP6V0D1,CLIC4,ATP6V0E2,BCL2,DMXL1,RAB39A,ATP6V0A2,ATP6V0C,GPR89B,CLN3,TMEM199,ATP6V1E2	ATP6V1C2	SLC9A7,ATP6AP1,CLN5,ATP6V0E1,ATP6V1F,ATP6V1E1,PPT1,CCDC115,ATP6V1G1,ATP6V0D2,DMXL1
GO_RIBOSOMAL_LARGE_SUBUNIT_BIOGENESIS	GO:0042273	63	Down	6.538196604873362e-6	0.0010741396974938927	6	LAS1L,RPL26L1,NOP16,MRTO4,NLE1,DDX18,RPL6,RPLP0,PES1,SNU13,RPL3,GTPBP4,FTSJ3,NOP2,PAK1IP1,MDN1,BRIX1,RPL24,ZNHIT6,EBNA1BP2,FASTKD2,GTF3A,RPL5,PPAN,DHX30,NIP7,WDR74,RPL35,RSL24D1,WDR12,URB1,RPL11,NVL,NHP2,RPL7L1,RPL10,RPL7,SURF6,RPL7A,HEATR3,MALSU1,RPL26,NOL9,MRPL1,RSL1D1,RPL38,ZNF622,MRPL11,RRS1,NPM1,DDX28,RPL35A,RPL14,NOC2L,RPF2,RPL12,RPL23A,SDAD1,RPL10A,EIF6,MRPL20,BOP1,ZNHIT3	FTSJ3,MDN1,NOC2L	BRIX1,RPL24,RPL5,RSL24D1,RPL11,RPL10,RPL7A,RSL1D1,RPL38,NPM1,RPL14,RPL12,SDAD1
GO_CELLULAR_NITROGEN_COMPOUND_CATABOLIC_PROCESS	GO:0044270	496	Down	6.58542264223898e-6	0.0010741396974938927	2	ENPP4,UPF1,PSMB1,RPS20,CSDE1,PSMC4,DNASE1L1,SLC11A1,SAMD4A,RNH1,DERA,TYMP,VIM,RNASET2,TNFRSF1B,ZCCHC8,EDC4,PSMA4,MRTO4,THRAP3,PUM2,YBX3,RPL18,NTHL1,YBX1,PDE4A,ELAVL1,ROCK1,PSME4,SMG6,PABPC1,RPL31,PDE8A,IGF2BP2,ACAT1,EXOSC7,RBM7,MLH1,UNG,NT5C2,EXOSC5,TNRC6C,CNOT4,XPO1,TNPO1,DIS3,RPS5,HAL,BAX,PSMC5,CNOT3,KHSRP,XRN2,RPL6,RPLP0,FUS,BLVRB,PCBP4,PABPC4,TNRC6A,ALKBH5,PSME1,HNRNPC,AGO1,PSMD5,ACOT7,PSMD8,…	PDE4A,SMG6,HAL,PCBP4,CECR2,APOBEC3H,PSMC1,PSMA6,ZC3HAV1,DCPS,POR,NEIL1,PELO,PSMC3,RNASE3,PDE7B,ZHX2,AEN,PSMD13,ZFP36L1,NUDT17,PNP,TREX1,DNASE1,PDXP,DND1	RPS20,DERA,RPL18,YBX1,RPS5,PABPC4,TNRC6A,APEX1,EIF3E,RPS16,RPS19,RPL18A,RPL28,RPL19,RPL34,RPS13,RPS12,RPL24,RPS15,RPL22,KMO,RPS25,RPL5,RPL23,MPST,DUT,RPS15A,RNASEH2B,RPS6,RPLP1,DNASE2B,RPS2,RPS11,RPL13A,RPL11,RPS8,RPS27A,RPL32,RPS3A,RPL37,RPL10,RPL7A,RPS3,PAN3,RPL30,RPL29,RPL9,RPS14,RPL27A,DIS3L,RPL13,RPSA,UPF3A,HINT1,RPS9,SMPDL3A,RPL38,ANGEL2,RPL15,RPLP2,RPS27,EXOSC4,NPM1,RPS17,RPS23,RPL14,RPL37…
GO_TRICARBOXYLIC_ACID_CYCLE	GO:0006099	31	Down	7.1788826107137305e-6	0.0011460246005996833	4	MDH1,CS,IDH3G,SDHA,ME2,DLD,FH,ACO2,IDH3B,OGDH,NNT,SDHB,DLST,ACO1,PDHA1,SUCLA2,IREB2,IDH1,SDHC,MDH2,DLAT,ME3,SUCLG1,IDH3A,SDHAF2,PDHB,SUCLG2,FAHD1,DHTKD1,IDH2,SDHD		MDH1,FH,ACO1,DLAT,SUCLG1
GO_CYTOPLASMIC_TRANSLATIONAL_INITIATION	GO:0002183	30	Down	9.00007409670965e-6	0.0014068240822419273	3	EIF3I,EIF3L,EIF3D,EIF5,EIF3J,EIF3E,EIF3B,EIF3A,EIF4G1,EIF2S2,EIF2S3,EIF3G,DENR,RPL13A,EIF2D,EIF3H,EIF3M,EIF4A2,NCK1,EIF4A1,METTL3,RBM4,EIF3F,EIF3K,EIF3C,EIF4EBP1,YTHDF2,MTOR,EIF3CL,MCTS1		EIF3L,EIF3E,EIF2S2,EIF3G,RPL13A,EIF3H,EIF3M,EIF3K
GO_RIBOSOMAL_LARGE_SUBUNIT_ASSEMBLY	GO:0000027	25	Down	2.1599443232262204e-5	0.0033073596443196594	6	MRTO4,NLE1,RPL6,RPLP0,RPL3,NOP2,MDN1,BRIX1,RPL24,FASTKD2,RPL5,PPAN,DHX30,RSL24D1,RPL11,RPL10,RPL38,MRPL11,RRS1,DDX28,RPF2,RPL12,RPL23A,MRPL20,BOP1	MDN1	BRIX1,RPL24,RPL5,RSL24D1,RPL11,RPL10,RPL38,RPL12
GO_CHYLOMICRON_REMODELING	GO:0034371	4	Down	2.3295880341781044e-5	0.0034957798040876633	6	APOA1,APOE,LPL,APOC2		APOE,APOC2
GO_HIGH_DENSITY_LIPOPROTEIN_PARTICLE_REMODELING	GO:0034375	11	Down	3.034018702737492e-5	0.00446357692679204	6	SCARB1,CETP,PLTP,APOA1,APOE,APOC1,ABCA5,ABCG1,APOM,LCAT,APOC2		PLTP,APOE,APOC1,ABCG1,APOC2
GO_RIBOSOMAL_SMALL_SUBUNIT_ASSEMBLY	GO:0000028	16	Down	3.26388696715218e-5	0.004709412291258232	6	RPS5,RPS19,RPS15,RPS10,MRPS7,ERAL1,ABT1,RPS14,RPSA,RPL38,RPS27,MRPS11,RPS27L,RRP7A,RPS28,PWP2	RRP7A	RPS5,RPS19,RPS15,RPS14,RPSA,RPL38,RPS27,RPS28
GO_ATP_METABOLIC_PROCESS	GO:0046034	228	Down	3.557262689922791e-5	0.005035875841979377	7	BAD,AK2,NDUFAB1,SLC25A13,COX10,NADK,MLXIPL,UQCRC1,COX15,BID,IGF1,NDUFS1,NUP160,CTNS,TPR,NDC1,SPHK2,NDUFB4,PFKP,PKM,RHOA,HDAC4,NUP133,SDHA,ENO1,NUP37,VPS9D1,SIRT6,TIGAR,PGM1,PSEN1,SEH1L,DNM1L,COQ9,P2RX7,NDUFB2,DLD,NUP50,AAAS,MSH2,NUP188,TREM2,NDUFB7,TSPO,HIF1A,RAE1,ABCD1,TAZ,PGK1,NUP93,GPI,TGFB1,OGDH,PRKAG2,AK1,PPIF,GALK1,ENO3,NUP88,MYH3,ALDOC,NDUFC1,HSPA8,NUP98,NDUFS8,IFNG,NUP107,GAPDH,TPI1,ENO2,…	ALDOC,PFKFB4,FOXK2,HK2,HK3,ATP7A,MECP2,TREX1	NDUFB4,NDUFB7,NDUFS8,COX7A2,NDUFS7,COX7A2L,COX6B1,COX7C,NDUFA10,COX4I1,COX7B,ISCU,NDUFB5,NUP54,UQCRC2,NDUFB10,NDUFB9,UQCRB,NDUFS4,UQCRH,NUPR1,DNAJC30,COX5A,CHCHD10
GO_MITOCHONDRIAL_ELECTRON_TRANSPORT_UBIQUINOL_TO_CYTOCHROME_C	GO:0006122	13	Down	3.8705822280436296e-5	0.005377958973520621	4	UQCRC1,UQCR11,UQCRC2,UQCRB,UQCRQ,UQCRFS1,MECP2,CYCS,UQCRH,CYC1,UQCR10,UQCC3,UQCRHL	MECP2	UQCRC2,UQCRB,UQCRH
GO_RIBOSOMAL_SMALL_SUBUNIT_BIOGENESIS	GO:0042274	64	Down	4.6103750312724585e-5	0.006289389792661319	6	TSR3,RIOK2,RPS5,NOP14,RIOK3,ERCC2,RPS16,RPS19,UTP6,BYSL,RPS15,NOL10,HEATR1,RCL1,UTP20,RRP36,RPS10,RIOK1,MRPS7,EMG1,KRI1,NGDN,NOL11,UTP3,ERAL1,NAT10,LTV1,RPS6,RPS24,UTP4,NOB1,RPS8,ABT1,NOM1,UTP23,SURF6,DHX37,SRFBP1,TSR2,FAM207A,HELQ,LSM6,RPS14,DCAF13,BMS1,BTRC,TSR1,RPSA,RPS21,RPS7,RPL38,RPS27,RRS1,NPM1,MRPS11,RPS17,TBL3,RPS27L,RRP7A,WDR46,RPS28,PWP2,GTF2H5,DDX52	NGDN,BMS1,RRP7A	RPS5,RPS16,RPS19,RPS15,RPS6,UTP4,RPS8,RPS14,RPSA,RPL38,RPS27,NPM1,RPS17,RPS28
GO_RRNA_METABOLIC_PROCESS	GO:0016072	205	Down	5.294748492535479e-5	0.007094017489195303	7	LAS1L,RPUSD1,TSR3,UTP18,TFB1M,MRTO4,NOP58,USP36,RIOK2,WDR3,WDR18,THUMPD1,RRP15,EXOSC7,EXOSC5,DIS3,WBP11,DIMT1,NOP14,DDX18,XRN2,ESF1,PES1,SNU13,DDX17,NOP56,RBFA,RIOK3,SUV39H1,ERI1,PIH1D1,ERCC2,POP4,RPS16,FBL,RPS19,DDX49,EXOSC3,NPM3,GTPBP4,FTSJ3,UTP6,GAR1,FRG1,KRR1,NOP2,MDN1,BYSL,DROSHA,XRN1,RRP9,RPS15,WDR75,NOL10,RPF1,ZNHIT6,EBNA1BP2,ERI3,NSUN4,HEATR1,FCF1,RCL1,WDR55,EXOSC8,UTP20,MTERF4,RPL5,DDX54…	FTSJ3,MDN1,NGDN,PELO,BMS1,RRP7A	UTP18,WBP11,ESF1,RPS16,RPS19,RPS15,RPF1,RPL5,RPS6,RPS2,UTP4,RPL11,RPS8,RPL7A,NSA2,RPS14,DIS3L,RPS9,RSL1D1,RPS27,EXOSC4,YBEY,RPS17,RPL14,RPS28
GO_PROTEIN_CONTAINING_COMPLEX_REMODELING	GO:0034367	16	Down	5.4078592837018184e-5	0.007118450562388551	6	MPO,SCARB1,CETP,PLTP,APOA1,APOE,APOC1,PLA2G7,GTF2E1,ABCA5,ABCG1,LPL,PLA2G2A,APOM,LCAT,APOC2		PLTP,APOE,APOC1,PLA2G7,ABCG1,APOC2
GO_LIPOPROTEIN_BIOSYNTHETIC_PROCESS	GO:0042158	79	Down	5.670064634872303e-5	0.007334912923352911	3	DPM1,PIGQ,ZDHHC6,HHAT,ATG5,PIGV,PIGB,WIPI1,PIK3C3,PIGS,ZDHHC8,PIGH,PPM1A,PIGU,PORCN,ZDHHC2,ABHD17B,PIGL,RAB3GAP1,APOA1,RAB3GAP2,PIGZ,PIGT,ABHD17A,APOE,GLUL,PIGC,ZDHHC4,ABHD17C,NMT1,DPM2,PPM1B,WDR45B,PIGK,PIGM,PYURF,ATG12,GOLGA7,UGCG,PGAP2,PIGF,ATG10,NMT2,ZDHHC7,MPPE1,GOLGA7B,ZDHHC5,WIPI2,ZDHHC1,ZDHHC12,PGAP3,ZDHHC3,ZDHHC19,PIGX,ABCA1,PIGA,PIGO,ZDHHC16,ZDHHC24,PIGG,ZDHHC14,ZDHHC21,GBA,DPM3,ZDHHC20…	ABHD17C,ATG10	DPM1,APOE,ZDHHC4,PYURF,ZDHHC19,ZDHHC24,PIGP,SVIP
GO_AMINOGLYCOSIDE_ANTIBIOTIC_METABOLIC_PROCESS	GO:0030647	7	Down	6.024756740962224e-5	0.00766165251312535	7	AKR7A2,AKR1B1,AKR1A1,CBR4,AKR1C2,AKR1C1,AKR1C3		AKR7A2,AKR1B1
GO_FORMATION_OF_CYTOPLASMIC_TRANSLATION_INITIATION_COMPLEX	GO:0001732	16	Down	6.178577414815716e-5	0.007726311057227053	6	EIF3I,EIF3L,EIF3D,EIF5,EIF3J,EIF3E,EIF3B,EIF3A,EIF2S2,EIF3G,EIF3H,EIF3M,EIF3F,EIF3K,EIF3C,EIF3CL		EIF3L,EIF3E,EIF2S2,EIF3G,EIF3H,EIF3M,EIF3K
GO_RIBONUCLEOPROTEIN_COMPLEX_SUBUNIT_ORGANIZATION	GO:0071826	177	Down	6.906728246489081e-5	0.00849527574318157	6	RBM5,GCFC2,LUC7L,STRAP,GEMIN8,CELF2,MRTO4,SFSWAP,DDX20,DHX8,NLE1,CLNS1A,SART3,XAB2,DDX1,HSP90AA1,GEMIN5,NUFIP1,RPS5,YTHDC1,EIF3I,RPL6,RPLP0,GEMIN2,AGO1,SRPK1,HSP90AB1,SF3A1,SNRPD3,TFIP11,EIF3L,SNU13,RPL3,EIF3D,PRMT5,SRSF5,EIF5,DICER1,PRPF6,CRNKL1,EIF3J,ZFAND1,EIF3E,PIH1D1,SF3A2,RPS19,PRPF31,EIF3B,SETX,EIF3A,LUC7L3,PRPF19,PTGES3,CPSF6,NOP2,SRSF9,MDN1,BRIX1,USP4,RPL24,RPS15,SF3B1,WDR77,ZNHIT6,PRPF3…	PRMT5,CRNKL1,MDN1,DYRK3,RUVBL2,RRP7A	CELF2,DDX20,RPS5,EIF3L,ZFAND1,EIF3E,RPS19,BRIX1,RPL24,RPS15,PTBP2,RPL5,EIF2S2,EIF3G,RSL24D1,RPL13A,RPL11,RPL10,EIF3H,EIF3M,RPS14,RPSA,RPL38,RPS27,EIF3K,RPL12,RPS28
GO_LIPOPROTEIN_METABOLIC_PROCESS	GO:0042157	104	Down	7.244627868052731e-5	0.00876716820870962	7	DPM1,PIGQ,LYPLA2,ZDHHC6,HHAT,ATG5,PIGV,DGAT2,PIGB,WIPI1,PIK3C3,PIGS,ZDHHC8,APOL4,APOL1,PIGH,PPM1A,ABHD12,PIGU,PORCN,ZDHHC2,ABHD17B,PIGL,RAB3GAP1,CTSD,APOA1,RAB3GAP2,PIGZ,LYPLA1,LRP1,PIGT,APOL3,APOL2,ABHD17A,LDLR,APOE,APOC1,PPT1,PEMT,GLUL,PIGC,ZDHHC4,ABHD17C,NMT1,DPM2,PPM1B,ITGAV,ABHD13,WDR45B,PIGK,PIGM,LYPLAL1,PYURF,ATG12,GOLGA7,UGCG,PGAP2,ATM,PIGF,ATG10,NMT2,ZDHHC7,MPPE1,GOLGA7B,ZDHHC5,WIPI2,ZDH…	LYPLA2,LDLR,ABHD17C,ATG10	DPM1,APOE,APOC1,PPT1,ZDHHC4,PYURF,ZDHHC19,ZDHHC24,PIGP,SVIP
GO_ORGANONITROGEN_COMPOUND_BIOSYNTHETIC_PROCESS	GO:1901566	1401	Down	9.231870401348715e-5	0.010994718035130066	3	DPM1,GCLC,HS3ST1,AK2,PDK4,SLC25A13,UPF1,DHX33,PDK2,AGK,ALDH3B1,GGCT,COX10,PIGQ,NADK,AASS,MGST1,ST3GAL1,RPS20,POMT2,CD4,LARS2,DCN,TYROBP,EXTL3,ELOVL5,SLC25A39,PGM3,COX15,XYLT2,CHDH,IGF1,CD74,SAMD4A,ZDHHC6,ALAS1,GCLM,TYMP,VIM,AGPAT4,B4GALT7,TBPL1,ALG1,CHPF2,FUT8,NSMAF,RPL26L1,MRI1,VCAN,CTPS2,TPR,MRPS10,HHAT,EIF2AK2,PUM2,MRPL43,SOAT1,ATG5,ATP2B4,ALDH18A1,GATB,YBX3,PIGV,MPC1,BCAT1,MRPS35,MRPS24,EIF4B…	ST3GAL1,VCAN,PLPP1,B4GALT1,PPP1R15A,SMOX,LAG3,PDPR,GGT1,HAS3,XYLT1,IMPDH1,ABCA2,NEURL1,P2RX1,DPH1,DSE,GALNT3,PLA2G4A,MAN1C1,ELOVL3,PTGIS,MOCS1,NGDN,RARA,IGHMBP2,LPIN3,SFTPD,GSTM3,ITM2C,ABHD17C,CCL21,GPAT3,ASGR1,BCL10,THNSL2,RBMS3,ATG10,PANK4,ADCY9,PARS2,SGPP2,EIF5A2,ATP7A,APBB1,GPT,MFSD2A,ADORA2B,ZNF540,PHOSPHO1,RBM4B,MUC20,SEPHS2,CHST13,FKRP,NGRN,PYCR1,KLHL25,TMEM106A,ZFP36L1,POMK,PNP,NOTCH4,AGE…	DPM1,GCLC,GGCT,RPS20,SOAT1,MPC1,RPL18,DHX29,IARS2,HACD3,ACACB,SLC1A3,RPS5,NOA1,MTIF2,MGST2,MRPS33,PABPC4,TNRC6A,SCD,EIF3L,GSTZ1,VAPA,SMS,MRPS31,EIF3E,ASAH1,RPS16,RPS19,RPL18A,RPL28,RPL19,RPL34,RPS13,RWDD1,TMEM14C,RPS12,RPL24,MRPL3,EEF1B2,RPS15,RPL22,KMO,DPH5,RPS25,KDSR,RPL5,ACO1,RPL23,EIF2S2,DUT,APOE,MRPL34,EIF3G,PPT1,MRPL35,UNK,MRPS36,RPS15A,ZDHHC4,RPS6,RPLP1,RSL24D1,ASNSD1,ESD,RPS2,RPS11,RPL13A…
GO_CELLULAR_IRON_ION_HOMEOSTASIS	GO:0006879	50	Down	1.0788962558358885e-4	0.012648372824276048	9	HFE,LTF,SLC11A1,CP,CUL1,TTC7A,ATP6AP1,CYBRD1,TFRC,SRI,SLC46A1,FTL,HMOX1,HIF1A,NUBP1,HMOX2,HAMP,TFR2,GLRX3,SLC11A2,CAND1,IFNG,SKP1,ATP6V1A,ABCB6,FBXL5,ABCG2,ACO1,NEDD8,ABCB7,NDFIP1,ISCU,IREB2,CCDC115,ATP6V1G1,MYC,SLC40A1,SMAD4,SOD1,LCN2,BMP6,ATP13A2,ATP6V0D1,FLVCR1,FXN,FTH1,SCARA5,ATP6V0A2,TMEM199,NCOA4		ATP6AP1,TFRC,FTL,ACO1,NDFIP1,ISCU,CCDC115,ATP6V1G1,NCOA4
GO_GENERATION_OF_PRECURSOR_METABOLITES_AND_ENERGY	GO:0006091	404	Down	2.0600083786905375e-4	0.02377883517740785	4	NDUFAB1,SLC25A13,CIAPIN1,CROT,COX10,CYB561,MLXIPL,UQCRC1,GIPR,MDH1,COX15,BID,IGF1,NDUFS1,RB1CC1,GLRX2,DERA,HSD17B6,NUP160,AIFM2,PHKA2,TPR,H6PD,PPP1R3F,CYBA,AKR7A2,NDC1,CS,SPHK2,NDUFB4,CYB5R4,ME1,MTFR1,FECH,PFKP,PKM,RHOA,IDH3G,HDAC4,PYGM,ADGRF5,NUP133,P4HA2,ACADVL,SDHA,ENO1,NUP37,ACAT1,SIRT6,TIGAR,PGM1,PSEN1,AACS,ME2,GSK3B,OXCT1,SLC27A5,NOA1,SEH1L,AKR1B1,GNAS,COQ9,P2RX7,NDUFB2,DLD,FH,PHGDH,NUP50,X…	HSD17B6,PYGM,ACADVL,SORBS1,ALDOC,PFKFB4,LEPR,POR,VGF,FOXK2,HK2,HK3,ATP7A,MECP2,PHLDA2,STK40,ADH1B,TREX1	MDH1,DERA,AKR7A2,NDUFB4,NOA1,AKR1B1,FH,NDUFB7,NDUFS8,COX7A2,GPD2,NDUFS7,COX7A2L,ACO1,COX6B1,COX7C,NDUFA10,COX4I1,COX7B,ISCU,NDUFB5,FDX1,NUP54,UQCRC2,NDUFB10,NDUFB9,DLAT,UQCRB,SUCLG1,NDUFS4,ALDH1A1,COX11,CYB5A,UQCRH,NUPR1,DNAJC30,COX5A,PHB2,CHCHD10
GO_REGULATION_OF_STEROL_TRANSPORT	GO:0032371	30	Down	2.130447445066129e-4	0.024219313909592675	1	ABCB4,NR1H3,ABCA7,PLA2G10,CETP,SIRT1,TSPO,NFKBIA,PLTP,ABCA2,NFKB1,SCP2,APOA1,LRP1,APOE,APOC1,NR1H2,PPARG,GPS2,LAMTOR1,NUS1,TTC39B,LDLRAP1,ABCG1,ABCA1,PCSK9,ARV1,ANXA2,SREBF2,APOC2	ABCA2	NR1H3,PLTP,APOE,APOC1,TTC39B,ABCG1,ARV1,APOC2
GO_POSITIVE_REGULATION_OF_CHOLESTEROL_ESTERIFICATION	GO:0010873	4	Down	2.178006904448029e-4	0.02427533366446645	10	APOA1,APOE,APOC1,STARD4		APOE,APOC1
GO_ENDOSOME_TRANSPORT_VIA_MULTIVESICULAR_BODY_SORTING_PATHWAY	GO:0032509	24	Down	2.2235311510719448e-4	0.02427533366446645	1	CHMP2B,LAPTM4B,LEPROTL1,CHMP3,VPS4B,CHMP2A,CHMP1A,VPS25,SORT1,VPS36,VPS37B,MVB12A,TMEM50B,LYST,VPS37A,SNF8,VPS28,VCP,UBXN6,RILP,VPS37C,TMEM50A,LEPROT,CHMP1B		CHMP2B,VPS36
GO_PROTEIN_LIPID_COMPLEX_SUBUNIT_ORGANIZATION	GO:0071825	30	Down	2.2556702046434255e-4	0.02427533366446645	6	MPO,SOAT1,ABCA7,PRKACA,SCARB1,CETP,ZDHHC8,PLTP,APOA1,ACSL3,PLAGL2,APOE,APOC1,SNX9,NR1H2,BIN1,PRKACB,ARF1,PLA2G7,ABCA5,ABCG1,ABCA1,BMP1,LPL,DGAT1,P4HB,PLA2G2A,APOM,LCAT,APOC2	ARF1	SOAT1,PLTP,APOE,APOC1,PLA2G7,ABCG1,APOC2
GO_EXTRACELLULAR_STRUCTURE_ORGANIZATION	GO:0043062	248	Up	2.272845188050076e-4	0.02427533366446645	6	CFLAR,ST7,ITGAL,ITGA3,MMP25,DCN,CAPN1,PHLDB1,CD44,TNFRSF1B,IBSP,TIMP2,VCAN,CDH1,TNC,GPM6B,COL9A2,ELN,COL23A1,LAMA3,FOXC1,LAMC2,TNFRSF1A,BCL3,CLASP1,NTN4,FSCN1,ICAM3,NFKB2,FBLN1,COL4A4,ITGB5,PLOD1,ITGAE,B4GALT1,ERO1B,ADAMTS2,MMP2,KIF9,ICAM1,LAMB1,ITGA6,CCDC80,TGFB2,TMEM38B,ABL1,MADCAM1,PDGFB,CHADL,CTSG,MMP9,CST3,LAMA1,TIMP1,RGCC,HAS3,CRISPLD2,FOXF1,ERCC2,TGFB1,ICAM4,ICAM5,HAS1,HPN,ITGB8,CAV2,CAV1,…	MMP25,PHLDB1,IBSP,VCAN,ELN,ICAM3,B4GALT1,MADCAM1,CHADL,TIMP1,HAS3,ICAM4,ICAM5,CAV2,ENG,ICAM2,VWF,COL7A1,QSOX1,NID1,TGFBI,LAMA5,MYH11,FLOT1,EMILIN1,FBN2,ITGB7,ADAM15,COL8A1,NPHS1,ITGA5,FBLN2,COL1A2,ATP7A,MFAP4,COL18A1,SULF2,LAMA2,DDR1,ITGA1	TGFBR1,SH3PXD2A,CTSS
GO_STEROID_ESTERIFICATION	GO:0034433	10	Down	2.2971460618114326e-4	0.02427533366446645	10	SOAT1,ACAT1,ABCA2,APOA1,APOE,APOC1,LAMTOR1,ABCG1,STARD4,LCAT	ABCA2	SOAT1,APOE,APOC1,ABCG1
GO_MITOCHONDRION_ORGANIZATION	GO:0007005	446	Down	2.336446756638108e-4	0.02434772224313295	6	GCLC,STPG1,BAD,NDUFAF7,POLDIP2,NDUFAB1,SLC25A5,LIG3,AGK,GGCT,COX10,DNAJC11,TTC19,PLAUR,DCN,BID,IGF1,HGF,NDUFS1,RB1CC1,ALAS1,GCLM,TYMP,TOMM34,MIPEP,TFB1M,BAK1,GABARAPL2,CLEC16A,AIFM2,VPS13D,PTCD2,HEBP2,FNIP2,USP36,ATG5,ADCK1,CASP8,NDUFB4,ATG2B,MTFR1,MEF2A,VPS35,FUNDC1,WIPI1,CSNK2A2,SREBF1,HSD17B10,MARK2,BCS1L,LMAN1,TIMM21,TIGAR,DNM2,HSP90AA1,GSK3B,CTTN,DDHD2,HUWE1,BAX,DNM1L,PPP1R13B,P2RX7,SLC9A1,N…	TOMM34,PPP1R13B,RNF31,BIK,GDAP1,CAV2,CAMKK2,CLU,ARRB2,PPRC1,IMMP1L,FEZ1,HK2,LMNA,ATP7A,FANCG	GCLC,SLC25A5,GGCT,GABARAPL2,NDUFB4,SREBF1,SH3GLB1,NDUFB7,DDHD1,TIMM9,PMPCB,NDUFS8,COX7A2,FAM162A,TFDP2,NDUFS7,COX7A2L,RAB29,RAB32,OPTN,ALKBH7,TOMM40,NDUFA10,NDUFB5,UQCRC2,NDUFB10,AFG3L2,NDUFB9,NDUFAF6,UQCRB,NDUFS4,SLC25A6,NAIF1,TMEM126B,BCL2L1,TOMM20,COX14,COA5,TOMM7,DNAJC19,SYNJ2BP,VDAC1,PHB2,MTFP1,SMIM20,CHCHD10
GO_MRNA_METABOLIC_PROCESS	GO:0016071	751	Down	2.450664734875875e-4	0.025188133569553003	2	RBM5,KDM1A,UPF1,POLR2J,GCFC2,PAF1,LUC7L,PSMB1,CDK11A,RPS20,CSDE1,AKAP8L,PTBP1,PSMC4,ZC3H3,SLC11A1,MNAT1,SAMD4A,AQR,RNH1,STRAP,VIM,ZCCHC8,EDC4,PSMA4,GEMIN8,POLR2B,CELF2,PTCD2,THOC3,MRTO4,THRAP3,PUM2,ZC3H11A,YBX3,CCAR1,SNRNP40,SFSWAP,RPL18,U2AF2,SUGP2,DDX20,CDK13,YBX1,ELAVL1,DHX8,ROCK1,GPKOW,PSME4,PHRF1,SMG6,JMJD6,PABPC1,RPL31,DAZAP1,CPSF1,PRKACA,SREBF1,IGF2BP2,CLNS1A,NCBP3,SART3,EXOSC7,RBM7,MLH1,G…	U2AF2,SMG6,PCBP4,CWF19L1,PRMT5,PSMC1,ACIN1,PSMA6,PABPC1L,CRNKL1,ZC3HAV1,DHX40,SUPT6H,DCPS,SYMPK,THOC6,HNRNPA1L2,ZNF473,KIN,PELO,SAFB,SNIP1,PSMC3,LEO1,RBM4B,ZHX2,PCBP3,PSMD13,ZFP36L1,ADARB1,SOX18,GTF2H4,DND1	RPS20,CELF2,CCAR1,RPL18,DDX20,YBX1,SREBF1,RPS5,WBP11,PABPC4,TNRC6A,APEX1,EIF3E,RPS16,RPS19,RPL18A,RPL28,RPL19,RPL34,PUS3,RPS13,RPS12,RPL24,RPS15,RPL22,SRSF11,PTBP2,PRDX6,RPS25,PTBP3,RPL5,RPL23,SNRPB2,LSM8,RPS15A,CCNH,C9orf78,RPS6,RPLP1,CIR1,ZCRB1,RPS2,RPS11,RPL13A,RPL11,RPS8,RPS27A,RPL32,RPS3A,RPL37,DDX46,RPL10,POLR2K,RPL7A,RPS3,CWC15,PAN3,SREK1,RPL30,SNRNP25,RPL29,RPL9,RPS14,RPL27A,RPL13,RPSA,UP…
GO_IRON_ION_HOMEOSTASIS	GO:0055072	63	Down	3.090931185330589e-4	0.03133953605883163	9	HFE,LTF,SLC11A1,CP,CUL1,HYAL2,TTC7A,ATP6AP1,CYBRD1,TFRC,PICALM,SRI,SLC46A1,EIF2AK1,FTL,HMOX1,HIF1A,NUBP1,HMOX2,HAMP,TFR2,GLRX3,SLC11A2,CAND1,IFNG,SKP1,ATP6V1A,STEAP3,ABCB6,EPAS1,FBXL5,ABCG2,ACO1,STEAP4,NEDD8,ABCB7,NDFIP1,ISCU,IREB2,CCDC115,ATP6V1G1,MYC,SLC40A1,SMAD4,SOD1,SLC25A37,LCN2,BMP6,SLC25A28,ATP13A2,ATP6V0D1,FLVCR1,BDH2,STEAP1,FXN,B2M,EPB42,FTH1,SCARA5,BTBD9,ATP6V0A2,TMEM199,NCOA4		ATP6AP1,TFRC,FTL,ACO1,NDFIP1,ISCU,CCDC115,ATP6V1G1,NCOA4
GO_AMINO_ACID_BETAINE_BIOSYNTHETIC_PROCESS	GO:0006578	6	Down	3.160402889780085e-4	0.03161667050935997	3	CHDH,ACADM,ALDH9A1,ALDH7A1,SHMT1,TMLHE		ALDH9A1,SHMT1
GO_PROTEIN_LOCALIZATION_TO_MEMBRANE	GO:0072657	498	Down	3.7625658955458885e-4	0.03714543672931684	1	BAD,ITGAL,ITGA3,AP2B1,AGK,ARHGAP44,SEC62,RPS20,FYN,EHD3,BID,ZDHHC6,EHD2,SEC63,PRKCH,RABEP1,LRRC7,PEX3,CDH1,HSPA5,GOPC,TSPAN17,VAMP3,PKP2,SEC61A1,RPL18,GPC1,CASP8,AP3D1,TRAM2,SEC61A2,PPP2R5A,TRAM1,TNFRSF1A,PRKCZ,ROCK1,GRIPAP1,TTC7A,VPS35,ATP1B3,LRP6,EXOC5,RPL31,MPP5,FERMT2,PICALM,NSF,ACTB,DLG1,GPC4,TM9SF3,STX7,HSP90AA1,EPB41L3,RPS5,SSH1,RAB10,TMED2,BAX,PPP1R13B,TESC,RPL6,RPLP0,CAPN3,EZR,SORBS1,TRE…	EHD2,GRIPAP1,FERMT2,ACTB,PPP1R13B,TESC,EZR,SORBS1,STX1B,MADCAM1,STX1A,LAMA5,DLG4,KIF13A,FLOT1,ITGB7,SKAP1,EPHA2,RAB3C,PLEKHF1,CNPY4,RAB8A,CACNB3,BBS1,GAK,MYADM,HGS,AGER,GPC2	RPS20,RABEP1,RPL18,TRAM1,ATP1B3,STX7,RPS5,SH3GLB1,PICK1,TIMM9,RPS16,RPS19,RPL18A,RPL28,RPL19,RPL34,RPS13,RPS12,TFDP2,RPL24,SSR3,RPS15,RPL22,RAB29,RPS25,RAB32,RHOQ,PDZD11,RPL5,OPTN,RPL23,APOE,RPS15A,ZDHHC4,RPS6,SDCBP,RDX,RPLP1,NUP54,RPS2,RPS11,RPL13A,RPL11,RPS8,RPS27A,RPL32,RPS3A,RPL37,RPL10,STOM,RPL7A,RPS3,DAB2,RPL30,FCHO2,RPL29,RPL9,ZDHHC19,RPS14,RPL27A,RPL13,RPSA,RPS9,BCL2L1,RPL38,ZDHHC24,RPL15…
GO_REGULATION_OF_PHOSPHOLIPID_CATABOLIC_PROCESS	GO:0060696	6	Down	3.8665948074496166e-4	0.03767670238999282	2	SCARB1,LDLR,APOC1,IDH1,PRKCD,APOC2	LDLR	APOC1,APOC2
GO_NEGATIVE_REGULATION_OF_UBIQUITIN_PROTEIN_LIGASE_ACTIVITY	GO:1904667	8	Down	4.3440349139428906e-4	0.04178627430681219	7	FBXO5,BAG2,MAD2L2,RPL5,RPL23,RPL11,MAD2L1,RPS7		RPL5,RPL23,RPL11
GO_CELLULAR_MACROMOLECULE_CATABOLIC_PROCESS	GO:0044265	1021	Down	4.7727111592914305e-4	0.045312027645399974	2	GCLC,ANKIB1,CDC27,UPF1,RHBDD2,FBXL3,LAMP2,OSBPL7,AP2B1,RHBDF1,MYLIP,PSMB1,PKD1,RPS20,CSDE1,UBE3C,POMT2,HFE,RNF216,PSMC4,NUB1,RNF14,DNASE1L1,UFL1,SLC11A1,WWTR1,ZRANB1,SAMD4A,RNH1,UBR2,VIM,RNASET2,TNFRSF1B,ZCCHC8,UBA6,PIAS1,RNF19A,GABARAPL2,CUL3,USP2,EDC4,CLEC16A,PSMA4,AP2S1,CUL7,HSPA5,USP28,ERCC8,NEDD4L,JKAMP,MAPK9,HERPUD1,MRTO4,ANAPC4,THRAP3,CUL1,USP36,PUM2,USP13,YBX3,RPL18,GPC1,RNF4,CASP8,HIPK2,…	SMG6,NRDC,NSFL1C,PCBP4,EZR,FBXL19,CECR2,PSMC1,PSMA6,ZC3HAV1,ABCA2,DCPS,CLU,TRIM25,PRKCG,LDLR,UBA1,OS9,HECW2,USP8,ARRB2,RNF144A,PELO,PSMC3,EFNA1,RNASE3,CTSW,ZFAND2A,ZHX2,AURKB,AEN,PTTG1IP,KLHL25,PSMD13,ZFP36L1,TRIM39,TREX1,DNASE1,UBAP1L,DND1,UHRF1	GCLC,LAMP2,RPS20,ZRANB1,GABARAPL2,RPL18,YBX1,UBE2K,PPP2R5C,RNF13,RPS5,PABPC4,TNRC6A,APEX1,EIF3E,UBXN8,RPS16,RPS19,RPL18A,RPL28,RPL19,RPL34,RPS13,RPS12,CRBN,RPL24,RPS15,RPL22,RPS25,RPL5,RPL23,APOE,PPT1,NDFIP1,RPS15A,VPS36,RNASEH2B,CCDC115,RPS6,SDCBP,RDX,RPLP1,DNASE2B,ATRAID,RPS2,RPS11,RPL13A,RPL11,RPS8,RPS27A,RPL32,RPS3A,RPL37,RPL10,RPL7A,RPS3,PAN3,DAB2,RPL30,NTAN1,UBXN1,RPL29,CTSS,RPL9,DTX3L,RPS1…
GO_AMINO_SUGAR_CATABOLIC_PROCESS	GO:0046348	10	Down	4.831350408679193e-4	0.045312027645399974	2	OVGP1,RENBP,GNPDA1,CTBS,NAGK,MGAT1,CHIT1,NPL,AMDHD2,GNPDA2		CTBS,CHIT1,AMDHD2
