## Extended Data Table 7 for "An integrated cell atlas of the human lung in health and disease": Monocyte-derived_M╧å-BMI-GO_BP-Total.tsv

GeneSet	GOID	NGenes	Direction	PValue	FDR	Cluster	Genes	DEUp	DEDown
GO_COTRANSLATIONAL_PROTEIN_TARGETING_TO_MEMBRANE	GO:0006613	98	Down	3.1542274448119175e-14	2.366616851842382e-10	1	SEC62,RPS20,SEC63,SEC61A1,RPL18,TRAM2,SEC61A2,TRAM1,RPL31,RPS5,RPL6,RPLP0,RPL3,SRP54,RPS16,RPS19,RPL18A,SEC61B,RPL28,RPL19,RPL34,RPS13,RPS12,RPL24,SSR3,RPS15,RPL22,RPS25,RPL21,RPL5,RPS10,SSR1,RPL23,RPS4Y1,RPL36,RPL27,RPS15A,RPL35,RPS6,RPLP1,RPS24,SRP14,RPS2,RPS11,RPL13A,RPL11,RPS8,SRP9,RPS27A,RPL32,RPS3A,RPL37,RPL10,RPL7,RPL7A,RPS3,SRP19,RPL30,ZFAND2B,RPL8,RPL26,RPL29,SSR2,RPL9,RPS14,RPL27A,RPL13…	SEC61A1	RPS5,RPS19,RPL18A,RPL34,RPL21,RPL35,RPS6,SRP14,RPL13A,RPS8,RPS27A,RPS3A,RPL10,RPL7,RPS14,RPL15,RPL14,RPS4X,UBA52
GO_ESTABLISHMENT_OF_PROTEIN_LOCALIZATION_TO_ENDOPLASMIC_RETICULUM	GO:0072599	109	Down	2.3817973505172593e-13	8.935312760465498e-10	1	SEC62,RPS20,SEC63,HSPA5,SEC61A1,RPL18,TRAM2,SEC61A2,TRAM1,RPL31,RPS5,RAB10,RPL6,RPLP0,RPL3,PMM1,SRP54,CHMP4B,SGTA,RPS16,RPS19,RPL18A,SEC61B,RPL28,RPL19,RPL34,RPS13,RPS12,RPL24,SSR3,SPCS1,RPS15,RAB3GAP1,RPL22,RPS25,SPCS2,RAB3GAP2,RPL21,RPL5,RPS10,RPL23,SPCS3,RPS4Y1,RPL36,RPL27,SEC61G,RPS15A,RPL35,RPS6,RPLP1,RPS24,SRP14,PMM2,RPS2,RPS11,RPL13A,RPL11,RPS8,SRP9,RPS27A,RPL32,RPS3A,RPL37,RPL10,RPL7,RPL7…	SEC61A1	RPS5,RPS19,RPL18A,RPL34,SPCS1,RPL21,RPL35,RPS6,SRP14,RPL13A,RPS8,RPS27A,RPS3A,RPL10,RPL7,RPS14,RPL15,RPL14,RPS4X,UBA52
GO_RESPONSE_TO_TYPE_I_INTERFERON	GO:0034340	79	Up	5.363742696686785e-11	1.341472048441365e-7	2	SP100,IFI35,IP6K2,UBE2K,MAVS,OAS1,MUL1,HSP90AB1,TTLL12,SAMHD1,CACTIN,TYK2,CDC37,OAS3,OAS2,PTPN6,WNT5A,STAT1,IRF6,IFIT3,IFIT2,EGR1,TRIM6,ZBP1,IRF1,IRF3,IFI6,IRF5,BST2,XAF1,RSAD2,OASL,RNASEL,IRF4,NLRC5,IRF8,IFITM3,IFNAR1,MX1,IFNAR2,ADAR,JAK1,GBP2,ABCE1,METTL3,IFI27,FADD,IRF2,TRIM56,STAT2,ISG20,MYD88,PTPN2,PTPN11,SCRIB,SETD2,SHMT2,MX2,TBK1,IRAK1,USP18,IFITM2,IRF7,YTHDF3,IFIT1,IFITM1,ISG15,PTPN1,YTHD…	SP100,IFI35,OAS1,OAS3,OAS2,PTPN6,IFIT3,IFI6,IRF5,XAF1,RSAD2,OASL,IFITM3,MX1,ADAR,USP18,IRF7,IFIT1,ISG15,HLA-E,HLA-G,HLA-F,IRF9
GO_PROTEIN_LOCALIZATION_TO_ENDOPLASMIC_RETICULUM	GO:0070972	130	Down	1.410388214545809e-10	2.6455356934343014e-7	1	SEC62,RPS20,SEC63,HSPA5,SEC61A1,RPL18,TRAM2,SEC61A2,TRAM1,RPL31,BCAP29,RPS5,RAB10,PPP1R15A,RPL6,RPLP0,KDELR3,RPL3,PMM1,SRP54,CHMP4B,VAPA,SGTA,RPS16,RPS19,KDELR1,RPL18A,SEC61B,GBF1,RPL28,RPL19,RPL34,RPS13,RPS12,RPL24,SSR3,SPCS1,RPS15,RTN4,RAB3GAP1,RPL22,RPS25,SPCS2,ANKRD13C,RAB3GAP2,SEC16B,RPL21,RPL5,RPS10,RPL23,SPCS3,RPS4Y1,RPL36,RPL27,SEC61G,RPS15A,UBAC2,OS9,KDELR2,RPL35,RPS6,RPLP1,RPS24,SRP14,P…	SEC61A1,GBF1,OS9,SEC16A	RPS5,RPS19,RPL18A,RPL34,SPCS1,RPL21,RPL35,RPS6,SRP14,RPL13A,RPS8,RPS27A,RPS3A,RPL10,RPL7,RPS14,RPL15,RPL14,RPS4X,UBA52
GO_ATP_SYNTHESIS_COUPLED_ELECTRON_TRANSPORT	GO:0042773	80	Down	5.472160795421621e-10	8.211524489609684e-7	3	NDUFAB1,COX10,UQCRC1,COX15,BID,NDUFS1,NDUFB4,SDHA,COQ9,NDUFB2,DLD,NDUFB7,TAZ,NDUFC1,NDUFS8,COX6A1,NDUFS7,COX7A2L,PARK7,NDUFB3,NDUFA8,DNAJC15,NDUFA1,COX6B1,COX7C,UQCR11,NDUFA5,NDUFA10,COX4I1,COX7B,NDUFA2,CCNB1,COX5B,ISCU,NDUFB5,NDUFAF1,NDUFA9,UQCRC2,NDUFB10,SDHC,SNCA,NDUFS6,NDUFB11,NDUFB9,NDUFC2,UQCRB,PINK1,NDUFS2,NDUFV3,NDUFS4,UQCRQ,COX6C,NDUFB6,NDUFB8,NDUFV1,SDHAF2,COA6,NDUFS5,UQCRFS1,MECP2,CDK1…	SDHA,TAZ	NDUFAB1,NDUFB7,NDUFB3,COX6B1,COX7C,NDUFA5,COX7B,NDUFA2,COX5B,NDUFB10,NDUFS6,NDUFB11,UQCRB,NDUFS4,COX6C,NDUFB6,CYCS,NDUFA12,NDUFA4
GO_NUCLEAR_TRANSCRIBED_MRNA_CATABOLIC_PROCESS_NONSENSE_MEDIATED_DECAY	GO:0000184	120	Down	1.7090601735822515e-9	2.1371797470646053e-6	4	UPF1,RPS20,RPL18,SMG6,PABPC1,RPL31,RPS5,RPL6,RPLP0,RPL3,GSPT1,EIF3E,RPS16,RPS19,PPP2R1A,RPL18A,SMG9,RPL28,RPL19,CASC3,RPL34,RPS13,MAGOHB,RPS12,PPP2CA,RPL24,NCBP2,EIF4G1,RPS15,RPL22,SMG7,RPS25,ETF1,RPL21,RPL5,RPS10,UPF3B,RPL23,RPS4Y1,RPL36,HELZ2,RPL27,CTIF,RPS15A,DHX34,NCBP1,RPL35,RPS6,RPLP1,RPS24,PARN,RPS2,EIF4A3,RPS11,RPL13A,RPL11,RPS8,RPS27A,RPL32,RPS3A,RPL37,PNLDC1,RPL10,RPL7,RPL7A,RPS3,DCP1B,…	SMG9,DHX34	RPS5,RPS19,RPL18A,RPL34,ETF1,RPL21,RPL35,RPS6,EIF4A3,RPL13A,RPS8,RPS27A,RPS3A,RPL10,RPL7,RPS14,RPL15,RPL14,RPS4X,UBA52,DCP1A
GO_TRANSLATIONAL_INITIATION	GO:0006413	183	Down	1.9223698941224004e-8	2.0605059022286245e-5	4	DHX33,RPS20,TPR,EIF2AK2,EIF4B,RPL18,DHX29,PABPC1,EIF2B3,NCK2,RPL31,EIF4G3,DDX1,RPS5,EIF3I,MTIF2,EIF2AK1,PPP1R15A,RPL6,RPLP0,EIF3L,RPL3,EIF3D,ALKBH1,EIF5,FMR1,DNAJC3,MTFMT,EIF3J,EIF3E,RPS16,RPS19,RPL18A,HSPB1,EIF3B,EIF4H,EIF3A,RPL28,RPL19,RPS6KB1,RPL34,EIF4G2,RPS13,EIF2B1,RPS12,RPL24,NCBP2,EIF1B,EIF4G1,EIF2B4,RPS15,RPL22,RPS25,GLE1,EIF2B2,PAIP2,COPS5,KHDRBS1,RPL21,MTIF3,RPL5,AGO2,PAIP2B,RPS10,MIF4…	EIF2AK2,EIF5B	RPS5,RPS19,RPL18A,RPL34,PAIP2,RPL21,RPL35,RPS6,RPL13A,RPS8,RPS27A,RPS3A,RPL10,RPL7,EIF3M,RPS14,RPL15,RPL14,RPS4X,UBA52,MCTS1
GO_MITOCHONDRIAL_ELECTRON_TRANSPORT_NADH_TO_UBIQUINONE	GO:0006120	46	Down	3.8124476319536665e-8	3.575599322818545e-5	3	NDUFAB1,NDUFS1,NDUFB4,COQ9,NDUFB2,DLD,NDUFB7,NDUFC1,NDUFS8,NDUFS7,PARK7,NDUFB3,NDUFA8,DNAJC15,NDUFA1,NDUFA5,NDUFA10,NDUFA2,ISCU,NDUFB5,NDUFAF1,NDUFA9,NDUFB10,SNCA,NDUFS6,NDUFB11,NDUFB9,NDUFC2,PINK1,NDUFS2,NDUFV3,NDUFS4,NDUFB6,NDUFB8,NDUFV1,NDUFS5,NDUFA3,NDUFA11,NDUFV2,NDUFB1,NDUFA12,NDUFA6,NDUFA13,NDUFA4,NDUFS3,NDUFA7		NDUFAB1,NDUFB7,NDUFB3,NDUFA5,NDUFA2,NDUFB10,NDUFS6,NDUFB11,NDUFS4,NDUFB6,NDUFA12,NDUFA4
GO_RESPIRATORY_ELECTRON_TRANSPORT_CHAIN	GO:0022904	95	Down	4.7175548256394597e-8	3.932868206308096e-5	3	NDUFAB1,SLC25A13,COX10,UQCRC1,COX15,BID,NDUFS1,AIFM2,NDUFB4,SDHA,COQ9,NDUFB2,DLD,NDUFB7,TAZ,ETFB,NDUFC1,NDUFS8,COX6A1,ALDH5A1,GPD2,NDUFS7,SLC25A12,COX7A2L,PARK7,SDHB,NDUFB3,NDUFA8,DNAJC15,NDUFA1,COX6B1,COX7C,UQCR11,NDUFA5,NDUFA10,COX4I1,COX7B,NDUFA2,MYBBP1A,CCNB1,COX5B,ISCU,NDUFB5,NDUFAF1,NDUFA9,ETFA,UQCRC2,NDUFB10,SDHC,SNCA,NDUFS6,NDUFB11,NDUFB9,NDUFC2,UQCRB,PINK1,NDUFS2,NDUFV3,NDUFAF2,NDUFS4,UQ…	AIFM2,SDHA,TAZ,GPD2	NDUFAB1,NDUFB7,NDUFB3,COX6B1,COX7C,NDUFA5,COX7B,NDUFA2,COX5B,NDUFB10,NDUFS6,NDUFB11,UQCRB,NDUFS4,COX6C,NDUFB6,CYCS,NDUFA12,NDUFA4
GO_PROTEIN_TARGETING_TO_MEMBRANE	GO:0006612	172	Down	1.063409481951178e-7	7.978761343079688e-5	1	SEC62,RPS20,FYN,ZDHHC6,SEC63,PEX3,HSPA5,SEC61A1,RPL18,TRAM2,SEC61A2,TRAM1,RPL31,RPS5,RPL6,RPLP0,MICALL1,RPL3,MIEF1,SRP54,CHMP4B,CEMIP,ZDHHC2,SGTA,RPS16,AKT2,RPS19,RPL18A,SEC61B,RPL28,RPL19,RPL34,RPS13,C2CD5,RPS12,ARL6,RPL24,SSR3,RPS15,ICMT,RPL22,RPS25,ITGB1BP1,PEX16,RPL21,RPL5,VAMP7,RPS10,SSR1,RPL23,RAB3IP,RPS4Y1,RPL36,RPL27,EXOC4,INPP5K,RPS15A,ZDHHC4,RTP4,RPL35,RPS6,SDCBP,RPLP1,RPS24,PEX5,VPS37B…	SEC61A1,STOM,ZDHHC12,ZDHHC3,ZDHHC19,VPS37C,GDI1	RPS5,RPS19,RPL18A,RPL34,ITGB1BP1,RPL21,RPL35,RPS6,SRP14,RPL13A,RPS8,RPS27A,ATG3,RPS3A,RPL10,RPL7,RPS14,ITGAM,RPL15,CHP1,RPL14,RPS4X,UBA52
GO_OXIDATIVE_PHOSPHORYLATION	GO:0006119	103	Down	1.4632154110002184e-7	9.980459298849672e-5	3	NDUFAB1,COX10,MLXIPL,UQCRC1,COX15,BID,NDUFS1,NDUFB4,RHOA,SDHA,COQ9,NDUFB2,DLD,MSH2,NDUFB7,ABCD1,TAZ,PGK1,PPIF,NDUFC1,NDUFS8,COX6A1,COX7A2,NDUFS7,COX7A2L,PARK7,NDUFB3,NDUFA8,DNAJC15,NDUFA1,SLC25A23,COX6B1,COX7C,UQCR11,NDUFA5,NDUFA10,COX4I1,COX7B,NDUFA2,CCNB1,COX5B,ISCU,NDUFB5,UQCC2,NDUFAF1,NDUFA9,UQCRC2,NDUFB10,SDHC,SNCA,NDUFS6,NDUFB11,NDUFB9,SURF1,NDUFC2,UQCRB,PINK1,NDUFS2,NDUFV3,COX7A1,AK4,NDUFS…	SDHA,ABCD1,TAZ	NDUFAB1,RHOA,NDUFB7,COX7A2,NDUFB3,COX6B1,COX7C,NDUFA5,COX7B,NDUFA2,COX5B,NDUFB10,NDUFS6,NDUFB11,UQCRB,NDUFS4,COX6C,NDUFB6,CYCS,NDUFA12,NDUFA4
GO_AEROBIC_ELECTRON_TRANSPORT_CHAIN	GO:0019646	14	Down	1.9507573122680866e-7	1.2197110094956212e-4	3	COX10,COX15,COX6A1,COX7A2L,COX6B1,COX7C,COX4I1,COX7B,COX5B,COX6C,CYCS,COX8A,COX5A,NDUFA4		COX6B1,COX7C,COX7B,COX5B,COX6C,CYCS,NDUFA4
GO_NUCLEAR_TRANSCRIBED_MRNA_CATABOLIC_PROCESS	GO:0000956	196	Down	2.4167041861925303e-7	1.3948101160771197e-4	4	UPF1,RPS20,CSDE1,SAMD4A,EDC4,MRTO4,THRAP3,RPL18,SMG6,PABPC1,RPL31,EXOSC7,MLH1,EXOSC5,TNRC6C,CNOT4,DIS3,RPS5,CNOT3,RPL6,RPLP0,TNRC6A,AGO1,RPL3,TNRC6B,GSPT1,EIF3E,RPS16,RPS19,PPP2R1A,RPL18A,SMG9,LSM5,EXOSC3,CPEB3,MTPAP,RPL28,RPL19,CASC3,DDX5,RPL34,DCPS,DDX6,RPS13,MAGOHB,CNOT2,RPS12,HBS1L,CNOT6,PPP2CA,XRN1,RPL24,NCBP2,EIF4G1,RPS15,RPL22,SMG7,RPS25,EXOSC8,ETF1,RPL21,RPL5,EXOSC9,AGO2,RPS10,CNOT1,UPF3B…	SMG9,DCPS,DHX34,GTPBP2	RPS5,RPS19,RPL18A,LSM5,RPL34,ETF1,RPL21,RPL35,RPS6,CNOT6L,TOB1,EIF4A3,RPL13A,RPS8,RPS27A,RPS3A,RPL10,RPL7,RPS14,RPL15,RPL14,RPS4X,UBA52,DCP1A
GO_INTERFERON_GAMMA_MEDIATED_SIGNALING_PATHWAY	GO:0060333	76	Up	7.38167358567948e-7	3.9560497795252243e-4	2	NR1H3,CD44,IFNGR1,PIAS1,SP100,TXK,OAS1,ICAM1,HSP90AB1,JAK2,HCK,CDC37,OAS3,OAS2,IFNG,TRIM38,STAT1,SUMO1,TRIM62,GBP1,IRF6,TRIM25,NMI,MT2A,IRF1,MED1,IRF3,IRF5,NR1H2,TRIM21,PPARG,TRIM5,TRIM22,OASL,IRF4,PARP9,PML,NLRC5,IRF8,TP53,CAMK2D,CAMK2G,NCAM1,FCGR1A,IFNGR2,JAK1,GBP2,PRKCD,B2M,TRIM68,IRF2,PTAFR,TRIM8,PARP14,PTPN2,HLA-DQB1,CIITA,SOCS3,SOCS1,IRF7,HLA-DRB1,HLA-DQA1,FCGR1B,HLA-DRB5,HLA-DRA,HLA-E,HLA-…	SP100,OAS1,OAS3,OAS2,IFNG,IRF5,NR1H2,TRIM21,PPARG,OASL,PARP9,PRKCD,PTAFR,PARP14,IRF7,HLA-E,HLA-G,HLA-F,IRF9,IFI30	SUMO1,CAMK2G
GO_MITOCHONDRIAL_RESPIRATORY_CHAIN_COMPLEX_ASSEMBLY	GO:0033108	86	Down	1.5268558896623892e-6	7.63733316009127e-4	5	NDUFAF7,NDUFAB1,TTC19,NDUFS1,NDUFB4,BCS1L,TIMM21,NDUFB2,NDUFB7,SAMM50,UQCC1,NDUFAF5,TAZ,COA1,TFAM,NDUFC1,FOXRED1,NDUFS8,TIMMDC1,NDUFS7,NDUFB3,NDUFA8,NDUFAF4,FASTKD3,NDUFA1,NDUFA5,ECSIT,NDUFA10,SCO2,NDUFA2,SCO1,COX16,NDUFB5,UQCC2,NDUFAF1,COX17,NDUFA9,NDUFB10,NDUFS6,NDUFB11,NDUFB9,SURF1,NDUFC2,NUBPL,SDHAF4,OXA1L,NDUFAF6,UQCRB,NDUFS2,NDUFV3,COX18,NDUFAF2,NDUFS4,NDUFB6,NDUFB8,NDUFV1,SDHAF2,NDUFS5,NDU…	TAZ	NDUFAB1,NDUFB7,NDUFB3,NDUFA5,NDUFA2,NDUFB10,NDUFS6,NDUFB11,UQCRB,NDUFS4,NDUFB6,NDUFA12,COX20,SMIM20
GO_ELECTRON_TRANSPORT_CHAIN	GO:0022900	147	Down	2.308912459936879e-6	0.0010827356366816501	3	NDUFAB1,SLC25A13,CIAPIN1,COX10,CYB561,UQCRC1,COX15,BID,NDUFS1,GLRX2,HSD17B6,AIFM2,CYBA,AKR7A2,NDUFB4,ME1,P4HA2,SDHA,ME2,AKR1B1,COQ9,NDUFB2,DLD,PHGDH,NDUFB7,IDH3B,TAZ,GSR,DHDH,ETFB,GLRX3,NDUFC1,NDUFS8,ALDH2,COX6A1,ALDH5A1,COX7A2,GPD2,NDUFS7,SLC25A12,COX7A2L,PARK7,NCF2,SDHB,AKR1A1,NDUFB3,NDUFA8,DNAJC15,NQO2,NDUFA1,COX6B1,COX7C,UQCR11,POR,STEAP4,NDUFA5,NDUFA10,COX4I1,COX7B,IDO1,AOC2,NDUFA2,MYBBP1A,D…	AIFM2,SDHA,TAZ,GPD2,POR,AOC2	NDUFAB1,AKR7A2,ME1,NDUFB7,DHDH,COX7A2,NDUFB3,COX6B1,COX7C,NDUFA5,COX7B,NDUFA2,COX5B,NDUFB10,NDUFS6,NDUFB11,UQCRB,NDUFS4,COX6C,NDUFB6,CYCS,NDUFA12,NDUFA4,ASPH
GO_NADH_DEHYDROGENASE_COMPLEX_ASSEMBLY	GO:0010257	55	Down	1.7774730298996423e-5	0.007844929496080599	5	NDUFAF7,NDUFAB1,NDUFS1,NDUFB4,BCS1L,TIMM21,NDUFB2,NDUFB7,NDUFAF5,TAZ,COA1,NDUFC1,FOXRED1,NDUFS8,TIMMDC1,NDUFS7,NDUFB3,NDUFA8,NDUFAF4,NDUFA1,NDUFA5,ECSIT,NDUFA10,NDUFA2,NDUFB5,NDUFAF1,NDUFA9,NDUFB10,NDUFS6,NDUFB11,NDUFB9,NDUFC2,NUBPL,OXA1L,NDUFAF6,NDUFS2,NDUFV3,NDUFAF2,NDUFS4,NDUFB6,NDUFB8,NDUFV1,NDUFS5,NDUFA3,TMEM126B,NDUFA11,ACAD9,NDUFAF3,NDUFV2,NDUFB1,NDUFA12,NDUFA6,NDUFA13,NDUFS3,NDUFA7	TAZ	NDUFAB1,NDUFB7,NDUFB3,NDUFA5,NDUFA2,NDUFB10,NDUFS6,NDUFB11,NDUFS4,NDUFB6,NDUFA12
GO_BASIC_AMINO_ACID_TRANSPORT	GO:0015802	8	Up	2.740823064229612e-5	0.011424664139397099	1	SLC7A2,SLC11A1,SLC15A4,SLC7A1,SLC7A7,SLC38A9,CLN3,SLC25A29	SLC11A1,SLC15A4,SLC7A7,CLN3
GO_VIRAL_GENE_EXPRESSION	GO:0019080	187	Down	3.511972566367041e-5	0.013868594823922057	2	POLR2J,RPS20,PTBP1,NUP160,POLR2B,TPR,RSF1,NDC1,CTDP1,RPL18,TAF11,NUP133,NUCKS1,RPL31,NUP37,CCNT2,RPS5,REST,SEH1L,RPL6,RPLP0,TFAP4,NUP50,AAAS,NUP188,POLR2E,SMARCB1,EIF3L,POLR2F,RPL3,EIF3D,EP300,SNW1,RAE1,NELFCD,NUP93,POLR2C,MON1B,RPS16,POLR2I,RPS19,RPL18A,USF2,HPN,EIF3B,TRIM14,EIF3A,RPL28,RPL19,NUP88,RPL34,RPS13,NUP98,NUP107,RPS12,NUP155,RPL24,SPCS1,RPS15,RPL22,HDAC1,TRIM62,RPS25,TRIM32,NUP43,TARD…	SMARCB1,USF2,SMARCA4,TRIM21,IFITM3,POM121,TRIM27,POM121C	RPS5,RPS19,RPL18A,RPL34,SPCS1,RPL21,RPL35,RPS6,RPL13A,RPS8,RPS27A,RPS3A,RPL10,RPL7,RPS14,RPL15,RPL14,RPS4X,UBA52,MCTS1
GO_NATURAL_KILLER_CELL_CYTOKINE_PRODUCTION	GO:0002370	5	Up	4.7316310243161116e-5	0.017750713787721892	2	CD226,CD96,HLA-E,HLA-G,HLA-F	HLA-E,HLA-G,HLA-F
GO_CELLULAR_RESPIRATION	GO:0045333	156	Down	1.0909132263314385e-4	0.03897677112935611	3	NDUFAB1,SLC25A13,COX10,UQCRC1,MDH1,COX15,BID,NDUFS1,AIFM2,CS,NDUFB4,MTFR1,IDH3G,SDHA,ME2,NOA1,COQ9,NDUFB2,DLD,FH,NDUFB7,ACO2,HIF1A,IDH3B,SLC25A14,TAZ,ETFB,OGDH,NDUFC1,NDUFS8,TRPV4,IFNG,COX6A1,ALDH5A1,NNT,GPD2,NDUFS7,COQ10B,SLC25A12,COX7A2L,PARK7,SDHB,MTFR1L,NDUFB3,NDUFA8,NR4A3,DLST,IDE,DNAJC15,CAT,PIK3CA,ACO1,CISD1,NDUFA1,SLC25A23,PANK2,COX6B1,TRAP1,COX7C,UQCR11,NDUFA5,CBFA2T3,NDUFA10,COX4I1,COX7…	AIFM2,SDHA,TAZ,IFNG,GPD2	NDUFAB1,NDUFB7,NDUFB3,IDE,PIK3CA,CISD1,COX6B1,COX7C,NDUFA5,COX7B,NDUFA2,COX5B,NDUFB10,NDUFS6,NDUFB11,UQCRB,NDUFS4,COX6C,NDUFB6,CYCS,NDUFA12,NDUFA4
GO_VASCULAR_ENDOTHELIAL_GROWTH_FACTOR_PRODUCTION	GO:0010573	26	Down	1.3241232491782113e-4	0.04515862153901873	4	BRCA1,RORA,PTGS2,HIF1A,NUTF2,TGFB1,C5,IL1A,CCR2,IL1B,C3,ATF4,IL6ST,IL6,CYP1B1,ARNT,NDRG2,ADORA2B,C3AR1,EIF2AK3,HPSE,CCBE1,CXCL17,SULF2,C5AR1,ADGRG1		RORA,C5,IL1A,C3,CYP1B1
GO_HYDROGEN_PEROXIDE_CATABOLIC_PROCESS	GO:0042744	17	Down	1.439547488113489e-4	0.04556656814677901	4	MPO,NNT,PRDX1,PRDX6,CAT,PRDX4,PRDX5,DUOX1,SNCA,PRDX3,PRDX2,HBA2,HBA1,GPX3,GPX1,HBB,HP		PRDX4,PRDX2,HBA2,HBB
GO_ESTABLISHMENT_OF_PROTEIN_LOCALIZATION_TO_MEMBRANE	GO:0090150	280	Down	1.4575471618321953e-4	0.04556656814677901	1	BAD,AGK,ARHGAP44,SEC62,RPS20,FYN,BID,ZDHHC6,SEC63,LRRC7,PEX3,HSPA5,GOPC,VAMP3,SEC61A1,RPL18,CASP8,TRAM2,SEC61A2,TRAM1,GRIPAP1,VPS35,RPL31,NSF,HSP90AA1,RPS5,RAB10,BAX,PPP1R13B,RPL6,RPLP0,STX1B,TIMM13,GGA1,MICALL1,TOMM22,RPL3,MIEF1,SAMM50,GZMB,TIMM9,SRP54,ARFRP1,E2F1,CHMP4B,UBL4A,GGA2,CSK,RAB11A,CEMIP,BMF,ZDHHC2,SGTA,PDCD5,RPS16,AKT2,BBC3,RPS19,RPL18A,SEC61B,MAPK8,RPL28,RPL19,YWHAE,RAB34,RPL34,RPS1…	SEC61A1,STOM,SEC16A,ZDHHC12,ZDHHC3,ZDHHC19,RAB8A,VPS37C,GDI1,SYS1,BAG6	BAD,VPS35,RPS5,RPS19,RPL18A,RPL34,KRT18,ITGB1BP1,RPL21,RPL35,RPS6,SRP14,PMAIP1,RPL13A,RPS8,RPS27A,ATG3,RPS3A,RPL10,RPL7,RPS14,ITGAM,RPL15,CHP1,RPL14,RPS4X,UBA52
GO_MITOCHONDRIAL_ELECTRON_TRANSPORT_UBIQUINOL_TO_CYTOCHROME_C	GO:0006122	13	Down	1.5834982646152588e-4	0.047523949917633146	3	UQCRC1,UQCR11,UQCRC2,UQCRB,UQCRQ,UQCRFS1,MECP2,CYCS,UQCRH,CYC1,UQCR10,UQCC3,UQCRHL		UQCRB,CYCS
