## Extended Data Table 7 for "An integrated cell atlas of the human lung in health and disease": Monocyte-derived_M╧å-smoking_status_num-GO_BP-Total.tsv

GeneSet	GOID	NGenes	Direction	PValue	FDR	Cluster	Genes	DEUp	DEDown
GO_MITOCHONDRIAL_TRANSLATION	GO:0032543	132	Down	9.578131342732745e-10	5.775105238597323e-6	1	LARS2,MRPS10,MRPL43,GATB,MRPS35,MRPS24,IARS2,MRPS34,MRPL22,NOA1,MTIF2,MRPL28,MRPS33,MRPS18A,ALKBH1,UQCC1,MTG2,CDK5RAP1,MRPS31,EARS2,SARS2,MRPL4,MRPL32,C1QBP,MRPL27,MRPL51,MTRF1L,MRPL18,MRPL2,MRPS30,MRPS27,MRPL3,MRPL19,MRPL37,WARS2,MRPS15,NSUN4,DARS2,FASTKD2,MRPS14,MTRF1,MTIF3,MTERF4,MRPS2,TSFM,FASTKD3,AARS2,MRPS7,MRPS26,MRPS12,MRPL34,QRSL1,MRPS25,PTCD3,MRPL35,ERAL1,DAP3,MRPS36,MRPL44,MRPS9,MRPL47…	MRPS24,GFM2,MRPL53	MRPS35,MTIF2,CDK5RAP1,MRPL32,MRPS7,MRPS12,MRPL34,PTCD3,ERAL1,MRPS36,MRPL44,MRPL50,MRPL15,MRRF,GFM1,MRPS22,TUFM,MRPL14,MRPL54,MRPS18B,MRPL20
GO_MITOCHONDRIAL_TRANSLATIONAL_TERMINATION	GO:0070126	88	Down	1.7387834546585397e-9	5.775105238597323e-6	1	MRPS10,MRPL43,MRPS35,MRPS24,MRPS34,MRPL22,MRPL28,MRPS33,MRPS18A,MRPS31,MRPL4,MRPL32,MRPL27,MRPL51,MTRF1L,MRPL18,MRPL2,MRPS30,MRPS27,MRPL3,MRPL19,MRPL37,MRPS15,MRPS14,MTRF1,MRPS2,MRPS7,MRPS26,MRPS12,MRPL34,MRPS25,PTCD3,MRPL35,ERAL1,DAP3,MRPS36,MRPL44,MRPS9,MRPL47,MRPL50,MRPL15,MRPL24,MRPL9,MRPS5,MRPS28,MRRF,MRPL49,MRPL39,OXA1L,MRPL17,MRPL10,MRPL55,MRPS18C,GFM2,MRPL16,MRPL1,MRPL36,MRPL13,CHCHD1,MRP…	MRPS24,GFM2,MRPL53	MRPS35,MRPL32,MRPS7,MRPS12,MRPL34,PTCD3,ERAL1,MRPS36,MRPL44,MRPL50,MRPL15,MRRF,MRPS22,MRPL14,MRPL54,MRPS18B,MRPL20
GO_TRANSLATIONAL_ELONGATION	GO:0006414	124	Down	2.3091184480597055e-9	5.775105238597323e-6	1	MRPS10,MRPL43,MRPS35,MRPS24,MRPS34,MRPL22,MRPL28,MRPS33,MRPS18A,GTPBP1,ALKBH1,MRPS31,EEF2K,EEF1D,MRPL4,MRPL32,CPEB3,MRPL27,DPH1,SEPSECS,MRPL51,MRPL18,HBS1L,MRPL2,MRPS30,MRPS27,ABTB1,MRPL3,EEF1B2,MRPL19,MRPL37,MRPS15,DPH5,MRPS14,MRPS2,TSFM,MRPS7,MRPS26,MRPS12,MRPL34,MRPS25,PTCD3,MRPL35,EEFSEC,EIF5A,ERAL1,DAP3,DPH2,MRPS36,DPH6,MRPL44,MRPS9,MRPL47,MRPL50,CPEB2,MRPL15,RPLP1,SECISBP2L,EIF4A3,MRPL24,MR…	MRPS24,MRPL53	MRPS35,MRPL32,EEF1B2,MRPS7,MRPS12,MRPL34,PTCD3,ERAL1,MRPS36,MRPL44,MRPL50,MRPL15,GFM1,MRPS22,TUFM,MRPL14,MRPL54,SECISBP2,MRPS18B,MRPL20
GO_MITOCHONDRIAL_GENE_EXPRESSION	GO:0140053	157	Down	1.7629294469198e-8	3.306814910059815e-5	1	ELAC2,LARS2,TRIT1,MRPS10,MRPL43,GATB,MRPS35,MRPS24,IARS2,HSD17B10,TRNT1,MRPS34,MRPL22,NOA1,MTIF2,MRPL28,MRPS33,MRPS18A,POLRMT,ALKBH1,UQCC1,MTG2,CDK5RAP1,MRPS31,EARS2,SARS2,MRPL4,MRPL32,TFAM,C1QBP,MRPL27,MRPL51,MTRF1L,MRPL18,MRPL2,MRPS30,MRPS27,MRPL3,MRPL19,MRPL37,WARS2,MRPS15,NSUN4,DARS2,FASTKD2,FOXO3,MRPS14,MTRF1,MTERF2,MTIF3,MTERF4,MRPS2,TSFM,FASTKD3,AARS2,MRPS7,MRPS26,TRMT5,MTERF1,MRPS12,MRPL3…	MRPS24,TFAM,GFM2,MRPL53	MRPS35,MTIF2,CDK5RAP1,MRPL32,MRPS7,MRPS12,MRPL34,PTCD3,ERAL1,MRPS36,MRPL44,MRPL50,MRPL15,MRRF,GFM1,MRPS22,TUFM,MRPL14,MRPL54,MRPS18B,MRPL20
GO_TRANSLATIONAL_TERMINATION	GO:0006415	103	Down	2.4690252414448935e-8	3.705019277312207e-5	1	UPF1,MRPS10,MRPL43,MRPS35,MRPS24,MRPS34,JMJD4,MRPL22,MRPL28,OGFOD1,MRPS33,MRPS18A,MRPS31,GSPT1,MRPL4,MRPL32,MRPL27,MRPL51,MTRF1L,MRPL18,MRPL2,MRPS30,MRPS27,MRPL3,MRPL19,MRPL37,MRPS15,GLE1,MRPS14,MTRF1,ETF1,MRPS2,MRPS7,MRPS26,MRPS12,MRPL34,C12orf65,MRPS25,PTCD3,MRPL35,EIF5A,ERAL1,DAP3,MRPS36,MRPL44,MRPS9,MRPL47,MRPL50,MRPL15,MRPL24,MRPL9,MRPS5,MRPS28,MRRF,MRPL49,MRPL39,OXA1L,N6AMT1,MRPL17,MRPL10,M…	MRPS24,GFM2,MRPL53	MRPS35,MRPL32,MRPS7,MRPS12,MRPL34,PTCD3,ERAL1,MRPS36,MRPL44,MRPL50,MRPL15,MRRF,MRPS22,MRPL14,MRPL54,MRPS18B,MRPL20
GO_REGULATION_OF_CELLULAR_AMINO_ACID_METABOLIC_PROCESS	GO:0006521	53	Down	4.3813572564751125e-8	5.4788872492221284e-5	1	PSMB1,PSMC4,PSMA4,ATP2B4,PSME4,PSMC5,PSME1,COMT,PSMD5,PSMD8,PSMC6,PSMA3,PSMC1,PSMB5,PSMA6,PSME2,PSMA7,PSMD10,PSMD7,OAZ1,PSMA2,PSMD3,PSMD11,PSMD9,PSMD14,ODC1,PARK7,PSMF1,PSMB2,PSMA1,PSME3,PSMB7,PSMB6,PSMA5,OAZ3,SLC7A11,AZIN1,SLC7A7,PSMD4,PSMB4,PSMC2,PSMD6,PSMC3,PSMD1,PSMD2,OAZ2,NQO1,PSMD13,PSMD12,PSMB8,PSMB10,PSMB9,PSMB3	OAZ1,SLC7A11	PSMD8,PSMA3,PSMB5,PSME2,PSMD3,PARK7,PSMA5,PSMD1
GO_ANTIGEN_PROCESSING_AND_PRESENTATION_OF_EXOGENOUS_PEPTIDE_ANTIGEN_VIA_MHC_CLASS_I	GO:0042590	72	Down	6.111155145849199e-7	6.550285294186648e-4	2	PSMB1,PSMC4,PSMA4,VAMP3,CYBA,PSME4,ITGB5,PSMC5,PSME1,SNAP23,PSMD5,PSMD8,NCF4,PSMC6,PSMA3,PSMC1,PSMB5,PSMA6,PSME2,PSMA7,PSMD10,PSMD7,IKBKB,PSMA2,PSMD3,PSMD11,PSMD9,CLEC4A,LNPEP,PSMD14,NCF2,VAMP8,PSMF1,PSMB2,PSMA1,PSME3,CD36,PSMB7,ITGAV,PSMB6,PSMA5,FCGR1A,NCF1,FCER1G,PSMD4,PSMB4,PSMC2,PSMD6,CYBB,PSMC3,B2M,PDIA3,TAP1,PSMD1,PSMD2,CALR,PSMD13,PSMD12,FCGR1B,PSMB8,TAP2,HLA-E,HLA-G,HLA-F,PSMB10,CHUK,IFI3…	CD36,IFI30	VAMP3,PSMD8,PSMA3,PSMB5,PSME2,PSMD3,PSMA5,TAP1,PSMD1
GO_REGULATION_OF_CELLULAR_AMINE_METABOLIC_PROCESS	GO:0033238	64	Down	1.009163112124758e-6	9.464688537840075e-4	1	PSMB1,PSMC4,PSMA4,ATP2B4,PSME4,VPS35,DRD4,PSMC5,PSME1,COMT,PSMD5,PSMD8,PSMC6,PSMA3,PSMC1,PSMB5,PSMA6,PSME2,PSMA7,PSMD10,PSMD7,OAZ1,PSMA2,PSMD3,PSMD11,PSMD9,PSMD14,ODC1,PARK7,PDE1B,PSMF1,PSMB2,PNKD,PSMA1,PSME3,PSMB7,PSMB6,PSMA5,OAZ3,SNCA,PAOX,SLC7A11,NR4A2,AZIN1,SLC7A7,PSMD4,PSMB4,ITGB2,PSMC2,PSMD6,HPRT1,PSMC3,ITGAM,PSMD1,PSMD2,OAZ2,NQO1,ABAT,PSMD13,PSMD12,PSMB8,PSMB10,PSMB9,PSMB3	OAZ1,SLC7A11	PSMD8,PSMA3,PSMB5,PSME2,PSMD3,PARK7,PSMA5,SNCA,PSMD1
GO_ANTIGEN_PROCESSING_AND_PRESENTATION_OF_PEPTIDE_ANTIGEN_VIA_MHC_CLASS_I	GO:0002474	92	Down	4.882509105137212e-6	0.004070385090649389	2	PSMB1,HFE,PSMC4,PSMA4,VAMP3,CYBA,PSME4,ITGB5,PSMC5,PSME1,SNAP23,PSMD5,PSMD8,NCF4,PSMC6,PSMA3,PSMC1,PSMB5,PSMA6,PSME2,SEC23A,PSMA7,PSMD10,PSMD7,IKBKB,FCGRT,PSMA2,PSMD3,PSMD11,PSMD9,CLEC4A,LNPEP,SEC24A,PSMD14,NCF2,VAMP8,IDE,PSMF1,PSMB2,CANX,PSMA1,PSME3,CD36,PSMB7,ITGAV,SEC31A,SEC24B,TAPBPL,PSMB6,PSMA5,FCGR1A,SEC24D,SAR1B,MR1,SEC13,NCF1,FCER1G,PSMD4,PSMB4,ACE,PSMC2,PSMD6,ERAP1,ERAP2,CYBB,PSMC3,B2M,P…	CD36,SEC24B,SEC24D,IFI30	VAMP3,PSMD8,PSMA3,PSMB5,PSME2,PSMD3,PSMA5,SEC13,TAP1,PSMD1,BCAP31
GO_SCF_DEPENDENT_PROTEASOMAL_UBIQUITIN_DEPENDENT_PROTEIN_CATABOLIC_PROCESS	GO:0031146	83	Down	8.755814681332208e-6	0.006569487755403555	1	FBXL3,PSMB1,PSMC4,WWTR1,PSMA4,CUL1,PSME4,FBXW11,PSMC5,PSME1,PSMD5,PSMD8,RBX1,PSMC6,PSMA3,PSMC1,PSMB5,PSMA6,PSME2,PSMA7,PSMD10,PSMD7,FBXO31,PSMA2,FBXW4,FBXL15,CUL2,FBXL20,PSMD3,PSMD11,FBXW7,PSMD9,FBXO9,FBXL4,SKP1,RNF7,PSMD14,FBXO2,FBXO6,KIF14,FBXL5,LRRC29,PSMF1,PSMB2,FBXL12,PSMA1,PSME3,FBXO44,FBXL8,PSMB7,CUL4A,PSMB6,PSMA5,SKP2,FBXL17,FBXO38,AMN1,FBXO4,FBXL18,CUL4B,FBXW5,PSMD4,PSMB4,PSMC2,CCNF,PSMD…	FBXW7,KIF14	PSMD8,PSMA3,PSMB5,PSME2,PSMD3,FBXL8,PSMA5,FBXO4,PSMD1
GO_PROTEASOMAL_UBIQUITIN_INDEPENDENT_PROTEIN_CATABOLIC_PROCESS	GO:0010499	20	Down	2.0591817080884533e-5	0.014045491232534242	1	PSMB1,PSMA4,PSME4,PSMA3,PSMB5,PSMA6,PSMA7,PSMA2,NFE2L2,PSMB2,PSMA1,PSMB7,PSMB6,PSMA5,PSMB4,ENC1,PSMB8,PSMB10,PSMB9,PSMB3	NFE2L2	PSMA3,PSMB5,PSMA5
GO_FATTY_ACID_CATABOLIC_PROCESS	GO:0009062	81	Down	5.2618236254454703e-5	0.0328995522180978	1	CROT,ACAA1,ALDH3A2,ACADVL,ACAT1,ACACB,HADHA,ACOX3,ECHDC1,CRAT,MCAT,SLC25A17,PCK2,ACOT8,LPIN2,ABCD1,LONP2,PLA2G15,MLYCD,DECR1,ECH1,AKT2,ETFB,GCDH,PHYH,ACBD5,CPT1A,ACAD10,ADTRP,PPARD,PEX7,EHHADH,PCCB,PECR,SCP2,MECR,ACADM,FAAH,ABCD3,ACAT2,ECHDC2,ACADS,MCEE,ECHS1,IVD,SESN2,HACL1,LPIN3,HSD17B4,LPIN1,HADHB,HADH,ETFA,NUDT7,AKT1,AIG1,AUH,MMAA,TYSND1,CPT2,ACOX1,PEX13,BDH2,PEX2,SLC27A4,ACAA2,ECI1,ACOX2,ETF…	ACOX2	ACADVL,ACACB,PCK2,PCCB,HADHB,ETFA,CPT2,ACAA2
GO_CELLULAR_LIPID_CATABOLIC_PROCESS	GO:0044242	151	Down	7.04572568863487e-5	0.04066467680140572	1	CROT,GDE1,PNPLA4,ABHD5,PNPLA6,HEXB,GALC,ACAA1,SIRT2,GBA2,ALDH3A2,ACADVL,SCARB1,MGLL,ACAT1,ACACB,ACER3,HADHA,DDHD2,MGST2,ACOX3,ECHDC1,CRAT,MCAT,PNPLA3,SLC25A17,PCK2,ABHD12,ACOT8,LPIN2,ABCD1,GLA,GDPD3,LONP2,PLA2G15,MLYCD,DECR1,ASAH1,ECH1,AKT2,ETFB,PLA2G4C,GCDH,PIK3CG,PHYH,ACBD5,CPT1A,ACAD10,ADTRP,PPARD,PEX7,EHHADH,PCCB,PECR,SCP2,MECR,PLA2G4A,ACADM,FAAH,ABCD3,PRDX6,APOA1,ACAT2,ECHDC2,FABP3,ACADS,LRP…	CYP1B1,NEU3,ACOX2,PLCG2	GDE1,HEXB,ACADVL,ACACB,DDHD2,PCK2,ABHD12,PCCB,APOC1,SMPD2,HADHB,ETFA,ABHD2,CPT2,ACAA2,LPL,FUCA1
GO_TRICARBOXYLIC_ACID_CYCLE	GO:0006099	31	Down	8.299347975431585e-5	0.04447857704261656	1	MDH1,CS,IDH3G,SDHA,ME2,DLD,FH,ACO2,IDH3B,OGDH,NNT,SDHB,DLST,ACO1,PDHA1,SUCLA2,IREB2,IDH1,SDHC,MDH2,DLAT,ME3,SUCLG1,IDH3A,SDHAF2,PDHB,SUCLG2,FAHD1,DHTKD1,IDH2,SDHD	DHTKD1	SDHA,SDHC,MDH2
GO_ANTIGEN_PROCESSING_AND_PRESENTATION_OF_PEPTIDE_ANTIGEN	GO:0048002	172	Down	9.24243857122307e-5	0.0462306777332578	2	AP2B1,PSMB1,HFE,PSMC4,SLC11A1,CD74,PSMA4,AP2S1,VAMP3,CYBA,KIF2A,PSME4,FCGR2B,AP1M1,RAB7A,KIFAP3,DYNC1I2,CAPZB,KIF22,DNM2,ITGB5,KIF3C,PSMC5,DYNLL1,LAG3,CD209,PSME1,SNAP23,PSMD5,TREM2,PSMD8,AP1B1,NCF4,PSMC6,PSMA3,LGMN,PSMC1,PSMB5,PSMA6,PSME2,SEC23A,PSMA7,KIF3B,PSMD10,PSMD7,PYCARD,IKBKB,DCTN6,FCGRT,AP1S1,PSMA2,PSMD3,PSMD11,PSMD9,CLEC4A,LNPEP,SEC24A,ACTR1B,PSMD14,CAPZA1,NCF2,CTSD,VAMP8,IDE,KIF18A,CLT…	KIF22,CD36,SEC24B,SEC24D,IFI30,DYNLL2	VAMP3,PSMD8,PSMA3,PSMB5,PSME2,PSMD3,ACTR1B,PSMA5,SEC13,TAP1,PSMD1,CTSF,DCTN2,BCAP31,HLA-DOA
GO_MONOCARBOXYLIC_ACID_CATABOLIC_PROCESS	GO:0072329	95	Down	1.014824186962174e-4	0.04758891171735745	1	CROT,ACAA1,ALDH3A2,ACADVL,ACAT1,ACACB,HADHA,ACOX3,ECHDC1,XYLB,CRAT,MCAT,SLC25A17,PCK2,ACOT8,LPIN2,ABCD1,LONP2,PLA2G15,MLYCD,FAH,DECR1,ECH1,AKT2,ETFB,GCDH,PON3,PHYH,ACBD5,CPT1A,ACAD10,ADTRP,PPARD,ALDH5A1,PEX7,EHHADH,PCCB,PECR,SCP2,MECR,ACADM,AKR1A1,FAAH,ABCD3,ACAT2,ECHDC2,ACADS,MCEE,IDUA,ECHS1,IVD,SESN2,HACL1,LPIN3,HSD17B4,LPIN1,HADHB,HADH,SORD,ETFA,NUDT7,AKT1,PGD,AIG1,IDNK,AUH,MMAA,TYSND1,CPT2,AC…	ACOX2	ACADVL,ACACB,PCK2,PCCB,AKR1A1,HADHB,ETFA,IDNK,CPT2,ACAA2
GO_HEMATOPOIETIC_STEM_CELL_DIFFERENTIATION	GO:0060218	74	Down	1.1050622311612711e-4	0.048772246590605986	2	PSMB1,PSMC4,PSMA4,FOXC1,EIF2AK2,CBFB,PSME4,TCF3,ITCH,XRCC5,PSMC5,PUS7,PSME1,PSMD5,ABL1,PSMD8,SETD1A,OSM,PSMC6,PSMA3,PSMC1,PSMB5,PSMA6,PSME2,PSMA7,PSMD10,PSMD7,ERCC2,CDK6,PSMA2,GATA3,PSMD3,PSMD11,PSMD9,SRF,HSPA9,PSMD14,NFE2L2,KMT2A,MYB,PSMF1,PSMB2,PSMA1,PSME3,LMO2,PSMB7,YAP1,LMBR1L,TCF12,TP53,PSMB6,PSMA5,BATF,RUNX1,PSMD4,PSMB4,ACE,PSMC2,PSMD6,METTL3,PSMC3,PSMD1,PSMD2,GATA2,HOXB4,PSMD13,PSMD12,YTHD…	NFE2L2,KMT2A,MYB,LMO2	PUS7,PSMD8,PSMA3,PSMB5,PSME2,PSMD3,PSMA5,PSMD1,HOXB4
