## Extended Data Table 7 for "An integrated cell atlas of the human lung in health and disease": Monocytes-age-GO_BP-Total.tsv

GeneSet	GOID	NGenes	Direction	PValue	FDR	Cluster	Genes	DEUp	DEDown
GO_COTRANSLATIONAL_PROTEIN_TARGETING_TO_MEMBRANE	GO:0006613	98	Down	1.4084239896503711e-10	1.0550504106470931e-6	1	SEC62,RPS20,SEC63,SEC61A1,RPL18,TRAM2,SEC61A2,TRAM1,RPL31,RPS5,RPL6,RPLP0,RPL3,SRP54,RPS16,RPS19,RPL18A,SEC61B,RPL28,RPL19,RPL34,RPS13,RPS12,RPL24,SSR3,RPS15,RPL22,RPS25,RPL21,RPL5,RPS10,SSR1,RPL23,RPS4Y1,RPL36,RPL27,RPS15A,RPL35,RPS6,RPLP1,RPS24,SRP14,RPS2,RPS11,RPL13A,RPL11,RPS8,SRP9,RPS27A,RPL32,RPS3A,RPL37,RPL10,RPL7,RPL7A,RPS3,SRP19,RPL30,ZFAND2B,RPL8,RPL26,RPL29,SSR2,RPL9,RPS14,RPL27A,RPL13…		RPS16,RPS12,RPL23,RPL11,RPL32,RPS3A,RPL30,RPS23,RPL12
GO_ESTABLISHMENT_OF_PROTEIN_LOCALIZATION_TO_ENDOPLASMIC_RETICULUM	GO:0072599	109	Down	8.382756535499376e-8	3.139761460371291e-4	1	SEC62,RPS20,SEC63,HSPA5,SEC61A1,RPL18,TRAM2,SEC61A2,TRAM1,RPL31,RPS5,RAB10,RPL6,RPLP0,RPL3,PMM1,SRP54,CHMP4B,SGTA,RPS16,RPS19,RPL18A,SEC61B,RPL28,RPL19,RPL34,RPS13,RPS12,RPL24,SSR3,SPCS1,RPS15,RAB3GAP1,RPL22,RPS25,SPCS2,RAB3GAP2,RPL21,RPL5,RPS10,RPL23,SPCS3,RPS4Y1,RPL36,RPL27,SEC61G,RPS15A,RPL35,RPS6,RPLP1,RPS24,SRP14,PMM2,RPS2,RPS11,RPL13A,RPL11,RPS8,SRP9,RPS27A,RPL32,RPS3A,RPL37,RPL10,RPL7,RPL7…	PMM1,SGTB	RPS16,RPS12,RPL23,RPL11,RPL32,RPS3A,RPL30,RPS23,RPL12
GO_NUCLEAR_TRANSCRIBED_MRNA_CATABOLIC_PROCESS_NONSENSE_MEDIATED_DECAY	GO:0000184	119	Down	3.043615639885333e-7	7.363034306229897e-4	2	UPF1,RPS20,RPL18,SMG6,PABPC1,RPL31,RPS5,RPL6,RPLP0,RPL3,GSPT1,EIF3E,RPS16,RPS19,PPP2R1A,RPL18A,SMG9,RPL28,RPL19,CASC3,RPL34,RPS13,MAGOHB,RPS12,PPP2CA,RPL24,NCBP2,EIF4G1,RPS15,RPL22,SMG7,RPS25,ETF1,RPL21,RPL5,RPS10,UPF3B,RPL23,RPS4Y1,RPL36,HELZ2,RPL27,CTIF,RPS15A,DHX34,NCBP1,RPL35,RPS6,RPLP1,RPS24,PARN,RPS2,EIF4A3,RPS11,RPL13A,RPL11,RPS8,RPS27A,RPL32,RPS3A,RPL37,RPL10,RPL7,RPL7A,RPS3,DCP1B,UPF2,NB…		EIF3E,RPS16,RPS12,RPL23,RPL11,RPL32,RPS3A,RPL30,RPS23,RPL12
GO_REGULATION_OF_CELLULAR_AMINO_ACID_METABOLIC_PROCESS	GO:0006521	53	Up	3.9316696335495383e-7	7.363034306229897e-4	2	PSMB1,PSMC4,PSMA4,ATP2B4,PSME4,PSMC5,PSME1,COMT,PSMD5,PSMD8,PSMC6,PSMA3,PSMC1,PSMB5,PSMA6,PSME2,PSMA7,PSMD10,PSMD7,OAZ1,PSMA2,PSMD3,PSMD11,PSMD9,PSMD14,ODC1,PARK7,PSMF1,PSMB2,PSMA1,PSME3,PSMB7,PSMB6,PSMA5,OAZ3,SLC7A11,AZIN1,SLC7A7,PSMD4,PSMB4,PSMC2,PSMD6,PSMC3,PSMD1,PSMD2,OAZ2,NQO1,PSMD13,PSMD12,PSMB8,PSMB10,PSMB9,PSMB3	PSMD7,PSMD3,PSMD11,PSMC3,PSMD13
GO_ANTIGEN_PROCESSING_AND_PRESENTATION_OF_EXOGENOUS_PEPTIDE_ANTIGEN_VIA_MHC_CLASS_I	GO:0042590	72	Up	7.786726814505109e-7	0.0011666074113491555	3	PSMB1,PSMC4,PSMA4,VAMP3,CYBA,PSME4,ITGB5,PSMC5,PSME1,SNAP23,PSMD5,PSMD8,NCF4,PSMC6,PSMA3,PSMC1,PSMB5,PSMA6,PSME2,PSMA7,PSMD10,PSMD7,IKBKB,PSMA2,PSMD3,PSMD11,PSMD9,CLEC4A,LNPEP,PSMD14,NCF2,VAMP8,PSMF1,PSMB2,PSMA1,PSME3,CD36,PSMB7,ITGAV,PSMB6,PSMA5,FCGR1A,NCF1,FCER1G,PSMD4,PSMB4,PSMC2,PSMD6,CYBB,PSMC3,B2M,PDIA3,TAP1,PSMD1,PSMD2,CALR,PSMD13,PSMD12,FCGR1B,PSMB8,TAP2,HLA-E,HLA-G,HLA-F,PSMB10,CHUK,IFI3…	PSMD7,PSMD3,PSMD11,PSMC3,PSMD13,FCGR1B,IKBKG
GO_REGULATION_OF_CELLULAR_AMINE_METABOLIC_PROCESS	GO:0033238	64	Up	8.492363298663037e-6	0.010602715578380802	2	PSMB1,PSMC4,PSMA4,ATP2B4,PSME4,VPS35,MAOB,PSMC5,PSME1,COMT,PSMD5,PSMD8,PSMC6,PSMA3,PSMC1,PSMB5,PSMA6,PSME2,PSMA7,PSMD10,PSMD7,OAZ1,PSMA2,PSMD3,PSMD11,PSMD9,PSMD14,ODC1,PARK7,PDE1B,PSMF1,PSMB2,PNKD,PSMA1,PSME3,PSMB7,PSMB6,PSMA5,OAZ3,SNCA,PAOX,SLC7A11,NR4A2,AZIN1,SLC7A7,PSMD4,PSMB4,ITGB2,PSMC2,PSMD6,HPRT1,PSMC3,ITGAM,PSMD1,PSMD2,OAZ2,NQO1,ABAT,PSMD13,PSMD12,PSMB8,PSMB10,PSMB9,PSMB3	PSMD7,PSMD3,PSMD11,PSMC3,PSMD13
GO_ANAPHASE_PROMOTING_COMPLEX_DEPENDENT_CATABOLIC_PROCESS	GO:0031145	77	Up	1.0411434584388052e-5	0.011141722353092985	2	CDC27,PSMB1,PSMC4,CUL3,PSMA4,ANAPC4,PSME4,UBE2D1,PSMC5,AURKA,ANAPC5,PSME1,CDC23,PSMD5,PSMD8,PSMC6,PSMA3,PSMC1,PSMB5,PSMA6,PSME2,PSMA7,PSMD10,PSMD7,FBXO31,FZR1,PSMA2,UBE2S,PSMD3,PSMD11,ANAPC15,PSMD9,FBXO5,PSMD14,CDC20,CDK2,PSMF1,PSMB2,PSMA1,CDC16,PSME3,CCNB1,PSMB7,ANAPC11,PSMB6,PSMA5,RPS27A,UBC,ANAPC1,BUB3,PSMD4,PSMB4,PSMC2,PSMD6,MAD2L1,ANAPC10,PTTG1,PSMC3,ANAPC16,PLK1,UBE2E1,CDK1,UBB,PSMD1,UBE2C,…	PSMD7,PSMD3,PSMD11,CDK2,PSMC3,UBE2C,PSMD13
GO_PROTEIN_LOCALIZATION_TO_ENDOPLASMIC_RETICULUM	GO:0070972	128	Down	1.3296494216229152e-5	0.012450504771721571	1	SEC62,RPS20,SEC63,HSPA5,SEC61A1,RPL18,TRAM2,SEC61A2,TRAM1,RPL31,BCAP29,RPS5,RAB10,PPP1R15A,RPL6,RPLP0,RPL3,PMM1,SRP54,CHMP4B,VAPA,SGTA,RPS16,RPS19,KDELR1,RPL18A,SEC61B,GBF1,RPL28,RPL19,RPL34,RPS13,RPS12,RPL24,SSR3,SPCS1,RPS15,RTN4,RAB3GAP1,RPL22,RPS25,SPCS2,ANKRD13C,RAB3GAP2,RPL21,RPL5,RPS10,RPL23,SPCS3,RPS4Y1,RPL36,RPL27,SEC61G,RPS15A,UBAC2,OS9,KDELR2,RPL35,RPS6,RPLP1,RPS24,SRP14,PMM2,RPS2,RPS11…	PMM1,SGTB	VAPA,RPS16,RPS12,RPL23,RPL11,RPL32,RPS3A,RPL30,RPS23,RPL12
GO_ANTIGEN_PROCESSING_AND_PRESENTATION_OF_PEPTIDE_ANTIGEN_VIA_MHC_CLASS_I	GO:0002474	92	Up	1.5979086632202453e-5	0.013299926440203176	3	PSMB1,HFE,PSMC4,PSMA4,VAMP3,CYBA,PSME4,ITGB5,PSMC5,PSME1,SNAP23,PSMD5,PSMD8,NCF4,PSMC6,PSMA3,PSMC1,PSMB5,PSMA6,PSME2,SEC23A,PSMA7,PSMD10,PSMD7,IKBKB,FCGRT,PSMA2,PSMD3,PSMD11,PSMD9,CLEC4A,LNPEP,SEC24A,PSMD14,NCF2,VAMP8,IDE,PSMF1,PSMB2,CANX,PSMA1,PSME3,CD36,PSMB7,ITGAV,SEC31A,SEC24B,TAPBPL,PSMB6,PSMA5,FCGR1A,SEC24D,SAR1B,MR1,SEC13,NCF1,FCER1G,PSMD4,PSMB4,ACE,PSMC2,PSMD6,ERAP1,ERAP2,CYBB,PSMC3,B2M,P…	PSMD7,PSMD3,PSMD11,PSMC3,PSMD13,FCGR1B,IKBKG
GO_PROTEIN_TARGETING_TO_MEMBRANE	GO:0006612	169	Down	2.4378799628120164e-5	0.017578488020544278	1	SEC62,RPS20,FYN,ZDHHC6,SEC63,PEX3,HSPA5,SEC61A1,RPL18,TRAM2,SEC61A2,TRAM1,RPL31,RPS5,RPL6,RPLP0,MICALL1,RPL3,MIEF1,SRP54,CHMP4B,CEMIP,ZDHHC2,SGTA,RPS16,AKT2,RPS19,RPL18A,SEC61B,RPL28,RPL19,RPL34,RPS13,C2CD5,RPS12,ARL6,RPL24,SSR3,RPS15,ICMT,RPL22,RPS25,ITGB1BP1,PEX16,RPL21,RPL5,VAMP7,RPS10,SSR1,RPL23,RAB3IP,RPS4Y1,RPL36,RPL27,EXOC4,INPP5K,RPS15A,ZDHHC4,RTP4,RPL35,RPS6,SDCBP,RPLP1,RPS24,PEX5,VPS37B…	SGTB	RPS16,RPS12,RPL23,RPL11,RPL32,RPS3A,RPL30,CACNB3,ZDHHC14,CDK5R1,RPS23,RPL12
GO_INNATE_IMMUNE_RESPONSE_ACTIVATING_CELL_SURFACE_RECEPTOR_SIGNALING_PATHWAY	GO:0002220	100	Up	2.7311693460476887e-5	0.017578488020544278	3	CREBBP,PSMB1,FYN,PSMC4,PSMA4,CUL1,TAB2,PSME4,PRKACA,FBXW11,ICAM3,FCN1,PSMC5,CD209,PSME1,PSMD5,PSMD8,TAB1,EP300,PSMC6,PSMA3,PSMC1,RPS6KA5,PSMB5,PSMA6,PSME2,PSMA7,PSMD10,PSMD7,IKBKB,RELB,PSMA2,PSMD3,ICAM2,PSMD11,NFKB1,PSMD9,CLEC4A,SKP1,PSMD14,MUC5B,PSMF1,PSMB2,FFAR2,PSMA1,PSME3,RAF1,CLEC10A,KRAS,MAP3K7,PSMB7,PDPK1,PSMB6,BCL10,PRKACB,PSMA5,MUC4,PAK1,TAB3,FCER1G,PSMD4,PSMB4,PSMC2,PSMD6,PRKCD,SYK,PSMC…	PSMD7,PSMD3,PSMD11,CLEC10A,PSMC3,PSMD13,CARD9,MUC12,IKBKG	PRKACB,CLEC4E
GO_FC_RECEPTOR_SIGNALING_PATHWAY	GO:0038093	207	Up	2.8159372079366083e-5	0.017578488020544278	3	FGR,PSMB1,BTK,FYN,PSMC4,WAS,GAB2,PSMA4,LCP2,MAPK9,PIK3CB,CUL1,CYFIP2,TAB2,NCKAP1,ELMO2,MAP2K4,PRKCQ,PSME4,CDC42,FCGR2B,NFATC3,FBXW11,ACTB,MAP2K7,HSP90AA1,PTPRC,LAT2,PSMC5,PSME1,MAP3K1,PSMD5,HSP90AB1,ABL1,PSMD8,MAPK1,TAB1,GRAP2,PSMC6,PSMA3,PSMC1,PSMB5,PSMA6,PSME2,NFATC2,PSMA7,HCK,PSMD10,MAPK3,PSMD7,IKBKB,PIK3R2,WASL,PSMA2,LIMK1,RAPGEF1,MAPK8,PPP3CB,PSMD3,PSMD11,NFKB1,PSMD9,ARPC3,ITK,SKP1,ACTR3,PSM…	FCGR2B,LAT2,PSMD7,PSMD3,PSMD11,KIT,CD200R1,PSMC3,GRB2,PSMD13,FCGR1B,IGKV3-20,LILRA4,IKBKG	MAPK9,CLEC4E,PTK2
GO_FC_EPSILON_RECEPTOR_SIGNALING_PATHWAY	GO:0038095	138	Up	3.965087575037172e-5	0.02284805463431035	3	PSMB1,BTK,PSMC4,GAB2,PSMA4,LCP2,MAPK9,PIK3CB,CUL1,TAB2,MAP2K4,PRKCQ,PSME4,NFATC3,FBXW11,MAP2K7,LAT2,PSMC5,PSME1,MAP3K1,PSMD5,PSMD8,MAPK1,TAB1,GRAP2,PSMC6,PSMA3,PSMC1,PSMB5,PSMA6,PSME2,NFATC2,PSMA7,PSMD10,MAPK3,PSMD7,IKBKB,PIK3R2,PSMA2,MAPK8,PPP3CB,PSMD3,PSMD11,NFKB1,PSMD9,ITK,SKP1,PSMD14,SOS1,NR4A3,PIK3CA,PLCG1,PSMF1,PSMB2,PSMA1,NFATC1,PSME3,VAV3,MAP3K7,TEC,RAC1,PSMB7,PPP3CA,PDPK1,VAV1,PSMB6,BCL1…	LAT2,PSMD7,PSMD3,PSMD11,PSMC3,GRB2,PSMD13,IGKV3-20,LILRA4,IKBKG	MAPK9
GO_REGULATION_OF_TRANSCRIPTION_FROM_RNA_POLYMERASE_II_PROMOTER_IN_RESPONSE_TO_HYPOXIA	GO:0061418	70	Up	5.95771762422215e-5	0.031878044802177236	2	CREBBP,PSMB1,PSMC4,PSMA4,PSME4,SIRT2,PSMC5,PSME1,PSMD5,PSMD8,RBX1,EP300,PSMC6,PSMA3,HIF1A,PSMC1,PSMB5,PSMA6,PSME2,PSMA7,PSMD10,PSMD7,PSMA2,CUL2,PSMD3,PSMD11,PSMD9,VEGFA,PSMD14,EPAS1,NFE2L2,EGR1,HIF3A,PSMF1,PSMB2,PSMA1,EGLN3,PSME3,VHL,EGLN1,PSMB7,TP53,PSMB6,PSMA5,ARNT,RPS27A,LIMD1,NOTCH1,UBC,BACH1,PSMD4,PSMB4,PSMC2,PSMD6,CITED2,PSMC3,HIF1AN,RBPJ,UBB,PSMD1,PSMD2,HIGD1A,PSMD13,PSMD12,PSMB8,PSMB10,UB…	PSMD7,PSMD3,PSMD11,EGR1,PSMC3,PSMD13	HIF3A
GO_NATURAL_KILLER_CELL_CHEMOTAXIS	GO:0035747	9	Up	7.003586917884572e-5	0.03497591306791555	3	PIK3CG,CCL7,CCL2,XCL1,CXCL14,PIK3CD,CCL5,CCL4,CCL3	CCL7,CCL2,CCL5
GO_REGULATION_OF_NATURAL_KILLER_CELL_CHEMOTAXIS	GO:2000501	7	Up	9.622944311089614e-5	0.04466637844833982	3	CCL7,CCL2,XCL1,CXCL14,CCL5,CCL4,CCL3	CCL7,CCL2,CCL5
GO_MESENCHYMAL_EPITHELIAL_CELL_SIGNALING	GO:0060638	6	Down	1.0136542966516848e-4	0.04466637844833982	3	HGF,FGFR1,HOXA5,WNT5A,WNT2B,FGF7		FGFR1,WNT5A
