## Extended Data Table 7 for "An integrated cell atlas of the human lung in health and disease": Monocytes-anatomical_region_ccf_score-GO_BP-Total.tsv

GeneSet	GOID	NGenes	Direction	PValue	FDR	Cluster	Genes	DEUp	DEDown
GO_MITOCHONDRIAL_TRANSLATIONAL_TERMINATION	GO:0070126	88	Up	2.205338471635957e-16	1.6520190491024954e-12	1	MRPS10,MRPL43,MRPS35,MRPS24,MRPS34,MRPL22,MRPL28,MRPS33,MRPS18A,MRPS31,MRPL4,MRPL32,MRPL27,MRPL51,MTRF1L,MRPL18,MRPL2,MRPS30,MRPS27,MRPL3,MRPL19,MRPL37,MRPS15,MRPS14,MTRF1,MRPS2,MRPS7,MRPS26,MRPS12,MRPL34,MRPS25,PTCD3,MRPL35,ERAL1,DAP3,MRPS36,MRPL44,MRPS9,MRPL47,MRPL50,MRPL15,MRPL24,MRPL9,MRPS5,MRPS28,MRRF,MRPL49,MRPL39,OXA1L,MRPL17,MRPL10,MRPL55,MRPS18C,GFM2,MRPL16,MRPL1,MRPL36,MRPL13,CHCHD1,MRP…	MRPL43,MRPS34,MRPL28,MRPL37,MRPS2,MRPS7,MRPS26,MRPL34,MRPS25,DAP3,MRPL44,MRPL24,MRPL17,MRPL36,MRPL52,MRPL57,AURKAIP1,MRPS23,MRPL41,MRPS16,MRPL40,MRPS21	MRPS31
GO_TRANSLATIONAL_TERMINATION	GO:0006415	103	Up	7.394962370446525e-16	2.769783155850746e-12	1	UPF1,MRPS10,MRPL43,MRPS35,MRPS24,MRPS34,JMJD4,MRPL22,MRPL28,OGFOD1,MRPS33,MRPS18A,MRPS31,GSPT1,MRPL4,MRPL32,MRPL27,MRPL51,MTRF1L,MRPL18,MRPL2,MRPS30,MRPS27,MRPL3,MRPL19,MRPL37,MRPS15,GLE1,MRPS14,MTRF1,ETF1,MRPS2,MRPS7,MRPS26,MRPS12,MRPL34,C12orf65,MRPS25,PTCD3,MRPL35,EIF5A,ERAL1,DAP3,MRPS36,MRPL44,MRPS9,MRPL47,MRPL50,MRPL15,MRPL24,MRPL9,MRPS5,MRPS28,MRRF,MRPL49,MRPL39,OXA1L,N6AMT1,MRPL17,MRPL10,M…	MRPL43,MRPS34,MRPL28,OGFOD1,MRPL37,MRPS2,MRPS7,MRPS26,MRPL34,MRPS25,DAP3,MRPL44,MRPL24,MRPL17,MRPL36,MRPL52,MRPL57,AURKAIP1,MRPS23,MRPL41,MRPS16,MRPL40,MRPS21	MRPS31
GO_MITOCHONDRIAL_TRANSLATION	GO:0032543	132	Up	2.132931515964315e-13	5.325929995362894e-10	2	LARS2,MRPS10,MRPL43,GATB,MRPS35,MRPS24,IARS2,MRPS34,MRPL22,NOA1,MTIF2,MRPL28,MRPS33,MRPS18A,ALKBH1,UQCC1,MTG2,CDK5RAP1,MRPS31,EARS2,SARS2,MRPL4,MRPL32,C1QBP,MRPL27,MRPL51,MTRF1L,MRPL18,MRPL2,MRPS30,MRPS27,MRPL3,MRPL19,MRPL37,WARS2,MRPS15,NSUN4,DARS2,FASTKD2,MRPS14,MTRF1,MTIF3,MTERF4,MRPS2,TSFM,FASTKD3,AARS2,MRPS7,MRPS26,MRPS12,MRPL34,QRSL1,MRPS25,PTCD3,MRPL35,ERAL1,DAP3,MRPS36,MRPL44,MRPS9,MRPL47…	MRPL43,MRPS34,MRPL28,ALKBH1,C1QBP,MRPL37,MRPS2,MRPS7,MRPS26,MRPL34,MRPS25,DAP3,MRPL44,UQCC2,MRPL24,RMND1,MRPL17,MRPL36,MRPL52,MRPL57,TRMT10C,AURKAIP1,MRPS23,MRPL41,MRPS16,MRPL40,MPV17L2,MRPS21	UQCC1,MRPS31,GATC
GO_TRANSLATIONAL_ELONGATION	GO:0006414	124	Up	3.298006926495055e-13	6.176342471593614e-10	2	MRPS10,MRPL43,MRPS35,MRPS24,MRPS34,MRPL22,MRPL28,MRPS33,MRPS18A,GTPBP1,ALKBH1,MRPS31,EEF2K,EEF1D,MRPL4,MRPL32,CPEB3,MRPL27,DPH1,SEPSECS,MRPL51,MRPL18,HBS1L,MRPL2,MRPS30,MRPS27,ABTB1,MRPL3,EEF1B2,MRPL19,MRPL37,MRPS15,DPH5,MRPS14,MRPS2,TSFM,MRPS7,MRPS26,MRPS12,MRPL34,MRPS25,PTCD3,MRPL35,EEFSEC,EIF5A,ERAL1,DAP3,DPH2,MRPS36,DPH6,MRPL44,MRPS9,MRPL47,MRPL50,CPEB2,MRPL15,RPLP1,SECISBP2L,EIF4A3,MRPL24,MR…	MRPL43,MRPS34,MRPL28,ALKBH1,MRPL37,MRPS2,MRPS7,MRPS26,MRPL34,MRPS25,DAP3,MRPL44,MRPL24,MRPL17,MRPL36,MRPL52,MRPL57,AURKAIP1,MRPS23,MRPL41,MRPS16,MRPL40,MRPS21	MRPS31
GO_MITOCHONDRIAL_GENE_EXPRESSION	GO:0140053	157	Up	2.4311991671621376e-11	3.6424225922423146e-8	2	ELAC2,LARS2,TRIT1,MRPS10,MRPL43,GATB,MRPS35,MRPS24,IARS2,HSD17B10,TRNT1,MRPS34,MRPL22,NOA1,MTIF2,MRPL28,MRPS33,MRPS18A,POLRMT,ALKBH1,UQCC1,MTG2,CDK5RAP1,MRPS31,EARS2,SARS2,MRPL4,MRPL32,TFAM,C1QBP,MRPL27,MRPL51,MTRF1L,MRPL18,MRPL2,MRPS30,MRPS27,MRPL3,MRPL19,MRPL37,WARS2,MRPS15,NSUN4,DARS2,FASTKD2,FOXO3,MRPS14,MTRF1,MTERF2,MTIF3,MTERF4,MRPS2,TSFM,FASTKD3,AARS2,MRPS7,MRPS26,TRMT5,MTERF1,MRPS12,MRPL3…	MRPL43,MRPS34,MRPL28,ALKBH1,C1QBP,MRPL37,MRPS2,MRPS7,MRPS26,MRPL34,MRPS25,DAP3,MRPL44,TBRG4,UQCC2,MRPL24,RMND1,MRPL17,TFB2M,MRPL36,MRPL52,MRPL57,TRMT10C,AURKAIP1,MRPS23,MRPL41,MRPS16,MRPL40,MPV17L2,MRPS21	UQCC1,MRPS31,FOXO3,PRKAA1,GATC
GO_MITOCHONDRIAL_RESPIRATORY_CHAIN_COMPLEX_ASSEMBLY	GO:0033108	86	Up	1.8790850706502183e-9	2.3460377107067976e-6	1	NDUFAF7,NDUFAB1,TTC19,NDUFS1,NDUFB4,BCS1L,TIMM21,NDUFB2,NDUFB7,SAMM50,UQCC1,NDUFAF5,TAZ,COA1,TFAM,NDUFC1,FOXRED1,NDUFS8,TIMMDC1,NDUFS7,NDUFB3,NDUFA8,NDUFAF4,FASTKD3,NDUFA1,NDUFA5,ECSIT,NDUFA10,SCO2,NDUFA2,SCO1,COX16,NDUFB5,UQCC2,NDUFAF1,COX17,NDUFA9,NDUFB10,NDUFS6,NDUFB11,NDUFB9,SURF1,NDUFC2,NUBPL,SDHAF4,OXA1L,NDUFAF6,UQCRB,NDUFS2,NDUFV3,COX18,NDUFAF2,NDUFS4,NDUFB6,NDUFB8,NDUFV1,SDHAF2,NDUFS5,NDU…	NDUFB4,NDUFS8,UQCC2,NDUFB11,SDHAF4,NDUFAF3,COA5,UQCR10,NDUFA6,COX20,PET117	UQCC1
GO_ATP_SYNTHESIS_COUPLED_ELECTRON_TRANSPORT	GO:0042773	81	Up	1.653074893615959e-8	1.7690262897253068e-5	3	NDUFAB1,COX10,UQCRC1,COX15,BID,NDUFS1,NDUFB4,SDHA,COQ9,NDUFB2,DLD,NDUFB7,TAZ,NDUFC1,NDUFS8,COX6A1,NDUFS7,COX7A2L,PARK7,NDUFB3,NDUFA8,DNAJC15,NDUFA1,COX6B1,COX7C,UQCR11,NDUFA5,NDUFA10,COX4I2,COX4I1,COX7B,NDUFA2,CCNB1,COX5B,ISCU,NDUFB5,NDUFAF1,NDUFA9,UQCRC2,NDUFB10,SDHC,SNCA,NDUFS6,NDUFB11,NDUFB9,NDUFC2,UQCRB,PINK1,NDUFS2,NDUFV3,NDUFS4,UQCRQ,COX6C,NDUFB6,NDUFB8,NDUFV1,SDHAF2,COA6,NDUFS5,UQCRFS1,MEC…	NDUFB4,NDUFS8,COX6A1,DNAJC15,COX5B,NDUFB11,COA6,COX5A,UQCR10,NDUFA6
GO_RESPIRATORY_ELECTRON_TRANSPORT_CHAIN	GO:0022904	95	Up	6.069423205104711e-8	5.683256153679924e-5	3	NDUFAB1,SLC25A13,COX10,UQCRC1,COX15,BID,NDUFS1,AIFM2,NDUFB4,SDHA,COQ9,NDUFB2,DLD,NDUFB7,TAZ,ETFB,NDUFC1,NDUFS8,COX6A1,GPD2,NDUFS7,SLC25A12,COX7A2L,PARK7,SDHB,NDUFB3,NDUFA8,DNAJC15,NDUFA1,COX6B1,COX7C,UQCR11,NDUFA5,NDUFA10,COX4I2,COX4I1,COX7B,NDUFA2,MYBBP1A,CCNB1,COX5B,ISCU,NDUFB5,NDUFAF1,NDUFA9,ETFA,UQCRC2,NDUFB10,SDHC,SNCA,NDUFS6,NDUFB11,NDUFB9,NDUFC2,UQCRB,PINK1,NDUFS2,NDUFV3,NDUFAF2,NDUFS4,UQC…	NDUFB4,NDUFS8,COX6A1,DNAJC15,COX5B,ETFA,NDUFB11,COA6,COX5A,UQCR10,NDUFA6
GO_CELLULAR_PROTEIN_COMPLEX_DISASSEMBLY	GO:0043624	181	Up	1.1157993962197154e-7	9.231138100072262e-5	1	UPF1,SCIN,SPAST,CAPG,MRPS10,LIMA1,MRPL43,MRPS35,MRPS24,KIF2A,WDR1,NSF,CLASP1,MRPS34,ADD2,CAPZB,JMJD4,MRPL22,MRPL28,OGFOD1,ADD1,MRPS33,HDAC6,MRPS18A,SH3BP1,TRIOBP,MID1,MRPS31,GSPT1,MRPL4,NAPA,MTPN,MRPL32,PPP1R9B,MRPL27,HSPA8,TRPV4,MRPL51,MTRF1L,MRPL18,MRPL2,MRPS30,MRPS27,MRPL3,SPTBN1,MRPL19,PLEK,MRPL37,CAPZA1,ARHGEF2,MRPS15,STMN1,CAMSAP2,GLE1,VPS4B,MRPS14,MTRF1,ETF1,KIF18A,MRPS2,MRPS7,NAPB,DSTN,MR…	MRPL43,MRPS34,CAPZB,MRPL28,OGFOD1,MRPL37,MRPS2,MRPS7,MRPS26,MRPL34,MRPS25,VPS4A,DAP3,MRPL44,MRPL24,MRPL17,MRPL36,MRPL52,MRPL57,AURKAIP1,MRPS23,MRPL41,MRPS16,MRPL40,MRPS21	MRPS31,MICAL2,TAOK1,F2RL1
GO_NADH_DEHYDROGENASE_COMPLEX_ASSEMBLY	GO:0010257	55	Up	1.2322971699469046e-7	9.231138100072262e-5	1	NDUFAF7,NDUFAB1,NDUFS1,NDUFB4,BCS1L,TIMM21,NDUFB2,NDUFB7,NDUFAF5,TAZ,COA1,NDUFC1,FOXRED1,NDUFS8,TIMMDC1,NDUFS7,NDUFB3,NDUFA8,NDUFAF4,NDUFA1,NDUFA5,ECSIT,NDUFA10,NDUFA2,NDUFB5,NDUFAF1,NDUFA9,NDUFB10,NDUFS6,NDUFB11,NDUFB9,NDUFC2,NUBPL,OXA1L,NDUFAF6,NDUFS2,NDUFV3,NDUFAF2,NDUFS4,NDUFB6,NDUFB8,NDUFV1,NDUFS5,NDUFA3,TMEM126B,NDUFA11,ACAD9,NDUFAF3,NDUFV2,NDUFB1,NDUFA12,NDUFA6,NDUFA13,NDUFS3,NDUFA7	NDUFB4,NDUFS8,NDUFB11,NDUFAF3,NDUFA6
GO_OXIDATIVE_PHOSPHORYLATION	GO:0006119	104	Up	2.750518313314238e-7	1.8731029713669962e-4	3	NDUFAB1,COX10,MLXIPL,UQCRC1,COX15,BID,NDUFS1,NDUFB4,RHOA,SDHA,COQ9,NDUFB2,DLD,MSH2,NDUFB7,ABCD1,TAZ,PGK1,PPIF,NDUFC1,NDUFS8,COX6A1,COX7A2,NDUFS7,COX7A2L,PARK7,NDUFB3,NDUFA8,DNAJC15,NDUFA1,SLC25A23,COX6B1,COX7C,UQCR11,NDUFA5,NDUFA10,COX4I2,COX4I1,COX7B,NDUFA2,CCNB1,COX5B,ISCU,NDUFB5,UQCC2,NDUFAF1,NDUFA9,UQCRC2,NDUFB10,SDHC,SNCA,NDUFS6,NDUFB11,NDUFB9,SURF1,NDUFC2,UQCRB,PINK1,NDUFS2,NDUFV3,COX7A1,AK…	NDUFB4,NDUFS8,COX6A1,DNAJC15,COX5B,UQCC2,NDUFB11,COA6,COX5A,UQCR10,NDUFA6
GO_MITOCHONDRIAL_ELECTRON_TRANSPORT_NADH_TO_UBIQUINONE	GO:0006120	46	Up	3.243955768813255e-7	2.0250393886816744e-4	3	NDUFAB1,NDUFS1,NDUFB4,COQ9,NDUFB2,DLD,NDUFB7,NDUFC1,NDUFS8,NDUFS7,PARK7,NDUFB3,NDUFA8,DNAJC15,NDUFA1,NDUFA5,NDUFA10,NDUFA2,ISCU,NDUFB5,NDUFAF1,NDUFA9,NDUFB10,SNCA,NDUFS6,NDUFB11,NDUFB9,NDUFC2,PINK1,NDUFS2,NDUFV3,NDUFS4,NDUFB6,NDUFB8,NDUFV1,NDUFS5,NDUFA3,NDUFA11,NDUFV2,NDUFB1,NDUFA12,NDUFA6,NDUFA13,NDUFA4,NDUFS3,NDUFA7	NDUFB4,NDUFS8,DNAJC15,NDUFB11,NDUFA6
GO_RIBOSOME_ASSEMBLY	GO:0042255	53	Up	1.5503841175665385e-6	8.933790326685339e-4	1	MRTO4,NLE1,MRPL22,RPS5,RPL6,RPLP0,RPL3,RPS19,C1QBP,NOP2,MDN1,BRIX1,RPL24,RPS15,NSUN4,FASTKD2,MTERF4,MRPS2,RPL5,RPS10,MRPS7,SBDS,PPAN,DHX30,ERAL1,NIP7,RSL24D1,RPL11,EIF2A,ABT1,RPL10,MTERF3,RPS14,RPSA,RPL38,MRPL11,RPS27,RRS1,NPM1,MRPS11,DDX28,RPS27L,RRP7A,RPF2,RPL12,RPL23A,DDX3X,RPS28,PWP2,EIF6,MRPL20,MPV17L2,BOP1	MRTO4,RPLP0,C1QBP,NOP2,BRIX1,MRPS2,MRPS7,RRS1,MPV17L2	DDX3X
GO_PROTEIN_DENEDDYLATION	GO:0000338	10	Up	3.831702381925802e-6	0.0020502344673575847	2	COPS7A,COPS5,TOR1A,COPS4,COPS3,COPS7B,COPS2,COPS6,GPS1,COPS8	COPS7A,COPS2,GPS1
GO_NUCLEAR_TRANSCRIBED_MRNA_POLY_A_TAIL_SHORTENING	GO:0000289	27	Down	8.330690945250628e-6	0.004054165894080178	2	SAMD4A,PABPC1,MLH1,TNRC6C,CNOT4,CNOT3,TNRC6A,TNRC6B,CPEB3,CNOT2,CNOT6,AGO2,CNOT1,ZFP36,PAN2,CNOT6L,PARN,TOB1,TNKS1BP1,PAN3,CNOT8,CNOT11,BTG2,POLR2G,SAMD4B,CNOT10,CNOT7		TNRC6B,CNOT6,PARN,SAMD4B
GO_ESTABLISHMENT_OF_PROTEIN_LOCALIZATION_TO_MITOCHONDRIAL_MEMBRANE	GO:0090151	15	Up	8.659278374754085e-6	0.004054165894080178	1	AGK,HSP90AA1,TIMM13,TOMM22,SAMM50,TIMM9,PDCD5,ROMO1,TIMM10,OXA1L,CALM3,COX18,HSPA4,TIMM22,NDUFA13	ROMO1,TIMM10,CALM3,TIMM22
GO_RIBOSOMAL_LARGE_SUBUNIT_BIOGENESIS	GO:0042273	63	Up	1.5571268062414958e-5	0.006861433473855909	1	LAS1L,RPL26L1,NOP16,MRTO4,NLE1,DDX18,RPL6,RPLP0,PES1,SNU13,RPL3,GTPBP4,FTSJ3,NOP2,PAK1IP1,MDN1,BRIX1,RPL24,ZNHIT6,EBNA1BP2,FASTKD2,GTF3A,RPL5,PPAN,DHX30,NIP7,WDR74,RPL35,RSL24D1,WDR12,URB1,RPL11,NVL,NHP2,RPL7L1,RPL10,RPL7,SURF6,RPL7A,HEATR3,MALSU1,RPL26,NOL9,MRPL1,RSL1D1,RPL38,ZNF622,MRPL11,RRS1,NPM1,DDX28,RPL35A,RPL14,NOC2L,RPF2,RPL12,RPL23A,SDAD1,RPL10A,EIF6,MRPL20,BOP1,ZNHIT3	NOP16,MRTO4,RPLP0,NOP2,BRIX1,ZNF622,RRS1,RPL14	RSL1D1
GO_METHYLGLYOXAL_METABOLIC_PROCESS	GO:0009438	5	Up	2.094438674992986e-5	0.00871635561909581	4	HAGH,TPI1,PARK7,GLO1,PNKD	TPI1,GLO1
GO_CELLULAR_RESPIRATION	GO:0045333	155	Up	2.5347126888095855e-5	0.009993438290459265	3	NDUFAB1,SLC25A13,COX10,UQCRC1,MDH1,COX15,BID,NDUFS1,AIFM2,CS,NDUFB4,MTFR1,IDH3G,SDHA,ME2,NOA1,COQ9,NDUFB2,DLD,FH,NDUFB7,ACO2,HIF1A,IDH3B,SLC25A14,TAZ,ETFB,OGDH,NDUFC1,NDUFS8,TRPV4,IFNG,COX6A1,NNT,GPD2,NDUFS7,COQ10B,SLC25A12,COX7A2L,PARK7,SDHB,MTFR1L,NDUFB3,NDUFA8,NR4A3,DLST,IDE,DNAJC15,CAT,PIK3CA,ACO1,CISD1,NDUFA1,SLC25A23,PANK2,COX6B1,TRAP1,COX7C,UQCR11,NDUFA5,CBFA2T3,NDUFA10,COX4I2,COX4I1,COX7B…	NDUFB4,NDUFS8,COX6A1,DLST,DNAJC15,COX5B,ETFA,NDUFB11,SDHAF4,COA6,COX5A,UQCR10,NDUFA6	NR4A3
GO_ELECTRON_TRANSPORT_CHAIN	GO:0022900	146	Up	2.92424149767783e-5	0.010952746529552313	3	NDUFAB1,SLC25A13,CIAPIN1,COX10,CYB561,UQCRC1,COX15,BID,NDUFS1,GLRX2,HSD17B6,AIFM2,CYBA,AKR7A2,NDUFB4,ME1,MAOB,P4HA2,SDHA,ME2,AKR1B1,COQ9,NDUFB2,DLD,PHGDH,NDUFB7,IDH3B,TAZ,GSR,DHDH,ETFB,GLRX3,NDUFC1,NDUFS8,ALDH2,COX6A1,COX7A2,GPD2,NDUFS7,SLC25A12,COX7A2L,PARK7,NCF2,SDHB,AKR1A1,NDUFB3,NDUFA8,DNAJC15,NQO2,NDUFA1,COX6B1,COX7C,UQCR11,POR,STEAP4,NDUFA5,NDUFA10,COX4I2,COX4I1,COX7B,IDO1,NDUFA2,MYBBP1A,DM…	NDUFB4,NDUFS8,COX6A1,DNAJC15,COX5B,ETFA,SH3BGRL3,DEGS1,NDUFB11,COA6,COX5A,UQCR10,NDUFA6	P4HA2,STEAP4
GO_RIBOSOME_BIOGENESIS	GO:0042254	267	Up	3.594076524113435e-5	0.012820584401016069	1	LAS1L,RPUSD1,TSR3,UTP18,TFB1M,RPL26L1,NOP16,MRTO4,NOP58,USP36,RIOK2,WDR3,WDR18,THUMPD1,RRP15,NLE1,EXOSC7,EXOSC5,MRPL22,XPO1,DIS3,RPS5,WBP11,RRN3,DIMT1,NOP14,DDX18,XRN2,RPL6,ESF1,RPLP0,PES1,SNU13,DDX17,RPL3,MTG2,NOP56,RBFA,RIOK3,SUV39H1,ERI1,PIH1D1,ERCC2,POP4,RPS16,FBL,RPS19,DDX49,GTPBP10,EXOSC3,NPM3,GTPBP4,NUP88,C1QBP,FTSJ3,UTP6,GAR1,FRG1,KRR1,NOP2,PAK1IP1,MDN1,BYSL,DROSHA,BRIX1,RPL24,RRP9,RPS15,…	NOP16,MRTO4,RPLP0,POP4,C1QBP,NOP2,BRIX1,RRP9,RCL1,MRPS2,DDX54,MRPS7,RAN,TSR2,RRP1,TFB2M,MRPL36,RPS21,POP7,ZNF622,IMP3,EXOSC4,RRS1,RPL14,NUDT16,MPV17L2	XRN2,DDX17,DDX27,DDX21,RSL1D1,DDX3X
GO_RIBOSOMAL_SMALL_SUBUNIT_BIOGENESIS	GO:0042274	64	Up	5.36035078606687e-5	0.018046133286248982	1	TSR3,RIOK2,RPS5,NOP14,RIOK3,ERCC2,RPS16,RPS19,UTP6,BYSL,RPS15,NOL10,HEATR1,RCL1,UTP20,RRP36,RPS10,RIOK1,MRPS7,EMG1,KRI1,NGDN,NOL11,UTP3,ERAL1,NAT10,LTV1,RPS6,RPS24,UTP4,NOB1,RPS8,ABT1,NOM1,UTP23,SURF6,DHX37,SRFBP1,TSR2,FAM207A,HELQ,LSM6,RPS14,DCAF13,BMS1,BTRC,TSR1,RPSA,RPS21,RPS7,RPL38,RPS27,RRS1,NPM1,MRPS11,RPS17,TBL3,RPS27L,RRP7A,WDR46,RPS28,PWP2,GTF2H5,DDX52	RCL1,MRPS7,TSR2,RPS21,RRS1
GO_COTRANSLATIONAL_PROTEIN_TARGETING_TO_MEMBRANE	GO:0006613	98	Up	5.5407964969126496e-5	0.018046133286248982	5	SEC62,RPS20,SEC63,SEC61A1,RPL18,TRAM2,SEC61A2,TRAM1,RPL31,RPS5,RPL6,RPLP0,RPL3,SRP54,RPS16,RPS19,RPL18A,SEC61B,RPL28,RPL19,RPL34,RPS13,RPS12,RPL24,SSR3,RPS15,RPL22,RPS25,RPL21,RPL5,RPS10,SSR1,RPL23,RPS4Y1,RPL36,RPL27,RPS15A,RPL35,RPS6,RPLP1,RPS24,SRP14,RPS2,RPS11,RPL13A,RPL11,RPS8,SRP9,RPS27A,RPL32,RPS3A,RPL37,RPL10,RPL7,RPL7A,RPS3,SRP19,RPL30,ZFAND2B,RPL8,RPL26,RPL29,SSR2,RPL9,RPS14,RPL27A,RPL13…	SEC61A1,RPLP0,RPS21,RPL14,RPS26
GO_ESTABLISHMENT_OF_PROTEIN_LOCALIZATION_TO_ENDOPLASMIC_RETICULUM	GO:0072599	109	Up	6.433077170122604e-5	0.020079242117245176	5	SEC62,RPS20,SEC63,HSPA5,SEC61A1,RPL18,TRAM2,SEC61A2,TRAM1,RPL31,RPS5,RAB10,RPL6,RPLP0,RPL3,PMM1,SRP54,CHMP4B,SGTA,RPS16,RPS19,RPL18A,SEC61B,RPL28,RPL19,RPL34,RPS13,RPS12,RPL24,SSR3,SPCS1,RPS15,RAB3GAP1,RPL22,RPS25,SPCS2,RAB3GAP2,RPL21,RPL5,RPS10,RPL23,SPCS3,RPS4Y1,RPL36,RPL27,SEC61G,RPS15A,RPL35,RPS6,RPLP1,RPS24,SRP14,PMM2,RPS2,RPS11,RPL13A,RPL11,RPS8,SRP9,RPS27A,RPL32,RPS3A,RPL37,RPL10,RPL7,RPL7…	SEC61A1,RPLP0,RPS21,RPL14,RPS26
GO_POSITIVE_REGULATION_OF_DENDRITIC_CELL_CYTOKINE_PRODUCTION	GO:0002732	8	Down	7.5818505496557e-5	0.022017542823036702	6	DDX1,MAVS,DDX58,TICAM1,SCIMP,DDX21,NOD2,DHX36		DDX21,NOD2
GO_TRNA_THIO_MODIFICATION	GO:0034227	5	Up	7.641918480829718e-5	0.022017542823036702	2	TRMU,MOCS3,CTU1,URM1,CTU2	TRMU,URM1
GO_PROTEIN_CONTAINING_COMPLEX_DISASSEMBLY	GO:0032984	276	Up	8.183581061516408e-5	0.02270489101178497	1	DVL2,UPF1,LAMP2,SCIN,VTA1,SPAST,GABARAPL2,CLEC16A,PHF23,CAPG,MRPS10,LIMA1,MRPL43,MRPS35,MRPS24,SMARCD1,DHX8,TBC1D25,KIF2A,LRP6,WDR1,SMARCE1,NSF,CLASP1,MRPS34,TSG101,ADD2,CAPZB,JMJD4,SMARCD3,MRPL22,GSK3B,CHMP2B,ZMPSTE24,CHMP5,MRPL28,OGFOD1,ADD1,MRPS33,IRAK3,MCOLN1,SUPT16H,HDAC6,MRPS18A,SNAP29,SMARCB1,SH3BP1,TRIOBP,TFIP11,MAP1LC3A,MID1,MRPS31,AXIN1,GSPT1,ZFAND1,MRPL4,NAPA,GRWD1,MTPN,CAV1,MRPL32,SET…	MRPL43,MRPS34,CAPZB,MRPL28,OGFOD1,SNAP29,MRPL37,VAMP8,MRPS2,MRPS7,MRPS26,MRPL34,MRPS25,VPS4A,DAP3,MRPL44,MRPL24,MRPL17,PYM1,MRPL36,MRPL52,MRPL57,AURKAIP1,MRPS23,MRPL41,MRPS16,MRPL40,MRPS21	MRPS31,MICAL2,GABARAPL1,TAOK1,PBRM1,F2RL1,CHMP1B
GO_POLYPRENOL_METABOLIC_PROCESS	GO:0016093	7	Up	9.270116862122628e-5	0.024719765308180038	4	DPM1,DHDDS,SRD5A3,DPM2,NUS1,DPAGT1,AKR1C3	SRD5A3,DPM2,DPAGT1
GO_RIBOSOMAL_LARGE_SUBUNIT_ASSEMBLY	GO:0000027	25	Up	9.569793004101202e-5	0.024719765308180038	1	MRTO4,NLE1,RPL6,RPLP0,RPL3,NOP2,MDN1,BRIX1,RPL24,FASTKD2,RPL5,PPAN,DHX30,RSL24D1,RPL11,RPL10,RPL38,MRPL11,RRS1,DDX28,RPF2,RPL12,RPL23A,MRPL20,BOP1	MRTO4,RPLP0,NOP2,BRIX1,RRS1
GO_PROTEIN_LOCALIZATION_TO_ENDOPLASMIC_RETICULUM	GO:0070972	128	Up	1.138969947960101e-4	0.02808729940675727	5	SEC62,RPS20,SEC63,HSPA5,SEC61A1,RPL18,TRAM2,SEC61A2,TRAM1,RPL31,BCAP29,RPS5,RAB10,PPP1R15A,RPL6,RPLP0,RPL3,PMM1,SRP54,CHMP4B,VAPA,SGTA,RPS16,RPS19,KDELR1,RPL18A,SEC61B,GBF1,RPL28,RPL19,RPL34,RPS13,RPS12,RPL24,SSR3,SPCS1,RPS15,RTN4,RAB3GAP1,RPL22,RPS25,SPCS2,ANKRD13C,RAB3GAP2,RPL21,RPL5,RPS10,RPL23,SPCS3,RPS4Y1,RPL36,RPL27,SEC61G,RPS15A,UBAC2,OS9,KDELR2,RPL35,RPS6,RPLP1,RPS24,SRP14,PMM2,RPS2,RPS11…	SEC61A1,RPLP0,RPS21,BCAP31,RPL14,RPS26,DDRGK1
GO_REGULATION_OF_GROWTH_RATE	GO:0040009	6	Down	1.1623365126277871e-4	0.02808729940675727	7	RFTN1,NOTCH2,NOTCH1,GHRL,BNIPL,WRN		RFTN1,NOTCH2,NOTCH1,WRN
GO_POSITIVE_REGULATION_OF_MRNA_CATABOLIC_PROCESS	GO:0061014	42	Down	1.3930250222708888e-4	0.03260984513072259	2	UPF1,ROCK1,PABPC1,TNRC6C,KHSRP,TNRC6A,GTPBP1,TNRC6B,ZC3HAV1,CPEB3,AGO2,CNOT1,HNRNPR,METTL16,ZFP36,ROCK2,PUM1,PRR5L,RC3H1,PNPT1,HNRNPD,CNOT6L,FTO,TOB1,METTL14,ZFP36L2,MOV10,CNOT8,BTG2,ZC3H12A,METTL3,POLR2G,DHX36,ZC3H12D,MEX3D,ZFP36L1,YTHDF3,NANOS3,PLEKHN1,YTHDF2,CNOT7,GIGYF2		TNRC6B,ROCK2,HNRNPD,ZC3H12A,PLEKHN1
GO_POSITIVE_REGULATION_OF_B_CELL_ACTIVATION	GO:0050871	84	Down	1.9744760506373589e-4	0.044820606349468044	6	BAD,CD38,BTK,CD74,TP53BP1,TFRC,TBX21,MLH1,RIF1,MEF2C,PTPRC,PPP2R3C,MSH2,XBP1,CD40,NFATC2,ATP11C,TNFSF13B,IL7,TGFB1,EXOSC3,BST1,CD81,BCL6,MAD2L2,SASH3,NCKAP1L,CDKN1A,PCID2,TICAM1,VAV3,IL6,TLR4,CD27,SH3KBP1,TIRAP,PAXIP1,MMP14,TNFSF13,SYK,STAT6,NOD2,CD320,TNIP2,INPP5D,GPR183,BCL2,STAT5B,CLCF1,ATAD5,CD28,IRS2,TNFRSF4,ADA,SLC39A10,PELI1,CARD11,IGKC,IGLC2,IGLC3,TRBC1,TRBC2,TRDC,IGHA2,IGHG4,IGHG2,IGHA1,…	MAD2L2	TFRC,RIF1,MEF2C,XBP1,ATP11C,TLR4,SH3KBP1,NOD2,ATAD5,IGHG3,IGHV1-18
GO_CYTOCHROME_COMPLEX_ASSEMBLY	GO:0017004	33	Up	2.126963004071672e-4	0.04524515949042363	1	HCCS,COX10,TTC19,COX15,CYBA,BCS1L,TIMM21,UQCC1,COA1,FASTKD3,SCO2,SCO1,COX16,UQCC2,COX17,SURF1,OXA1L,UQCRB,COX18,COA6,SLC25A33,COX14,COA4,COA5,COA3,UQCR10,LYRM7,COX20,UQCC3,PET100,PET117,COX19,SMIM20	UQCC2,COA6,COA5,UQCR10,COX20,PET117	UQCC1
GO_DOLICHOL_METABOLIC_PROCESS	GO:0019348	5	Up	2.136694714283248e-4	0.04524515949042363	4	DPM1,SRD5A3,DPM2,NUS1,DPAGT1	SRD5A3,DPM2,DPAGT1
GO_POSITIVE_REGULATION_OF_MYOBLAST_DIFFERENTIATION	GO:0045663	13	Down	2.17437690782973e-4	0.04524515949042363	6	MEF2C,FLT3LG,CCL8,MAPK14,TNFSF14,BTG1,CXCL9,IGFBP3,HIF1AN,ILK,AKIRIN1,PLCB1,MAP3K5		MEF2C,CCL8,PLCB1,MAP3K5
GO_TRNA_WOBBLE_URIDINE_MODIFICATION	GO:0002098	15	Up	2.3522112768385777e-4	0.047426244223883605	2	TRMU,ELP4,MOCS3,GTPBP3,ELP3,ELP2,MTO1,ALKBH8,CTU1,DPH3,ELP6,URM1,ELP5,CTU2,KTI12	TRMU,URM1,ELP5
GO_INNER_MITOCHONDRIAL_MEMBRANE_ORGANIZATION	GO:0007007	26	Up	2.4317817533675839e-4	0.047426244223883605	1	AGK,DNAJC11,ADCK1,TIMM13,SAMM50,TIMM9,TAZ,CHCHD3,ROMO1,IMMT,TIMM10,AFG3L2,APOOL,OXA1L,PINK1,CHCHD6,OMA1,COX18,LETM1,TIMM22,TMEM11,APOO,NDUFA13,OPA1,UQCC3,CHCHD10	ROMO1,TIMM10,CHCHD6,TIMM22
GO_PROTEIN_TRANSPORT_ALONG_MICROTUBULE	GO:0098840	55	Down	2.469127652825338e-4	0.047426244223883605	5	IFT88,RAB27B,IFT80,KIFAP3,PCM1,RABL2B,HSPB11,TNPO1,KIF3C,DYNLL1,IFT74,IFT27,TRIP11,IFT52,KIF3B,CLUAP1,HSPB1,IFT20,MAK,IFT57,SFPQ,SSX2IP,IFT46,WDR35,IFT43,IFT81,TTC21B,DYNLRB1,IFT22,KIF3A,TERF2,LCA5,IFT172,DYNC2LI1,ARL3,MAPK8IP3,CEP131,BAG3,HNRNPU,RPGR,WDR19,IFT122,MAP1A,TTC21A,DYNLRB2,KIF5B,SSNA1,BBS12,PURA,DYNC2H1,IFT140,TTC30B,TTC30A,TRAF3IP1,DYNLL2	SSNA1	TNPO1,KIF3B,MAK,IFT57,WDR35,IFT81,DYNC2LI1
GO_RNA_SECONDARY_STRUCTURE_UNWINDING	GO:0010501	8	Down	2.593000434392659e-4	0.048560415635088526	2	AGO1,AGO2,AGO3,AGO4,DHX9,DHX36,DDX39B,DDX3X		AGO3,DDX3X
GO_B_CELL_RECEPTOR_SIGNALING_PATHWAY	GO:0050853	74	Down	2.699315812061029e-4	0.04931847499548578	6	CD38,CD79B,BTK,CD22,PRKCH,BCAR1,CBFB,FCGR2B,MEF2C,PTPRC,LAT2,BAX,ABL1,MAPK1,NFATC2,CD79A,PLEKHA1,ELF2,LPXN,CD81,PTPN6,ITK,FOXP1,ELF1,NCKAP1L,RFTN1,GPS2,VAV3,PTPN22,TEC,CMTM3,PLCL2,MS4A1,RUNX1,MNDA,CTLA4,SYK,PRKCB,CD300A,PIK3CD,BCL2,KLHL6,CD19,LCK,SLC39A10,PLCG2,LIME1,IGKC,IGLC2,IGLC3,TRBC1,TRBC2,TRDC,IGHA2,IGHG4,IGHG2,IGHA1,IGHG1,IGHG3,IGHD,IGHM,IGHV2-5,IGHV3-7,IGHV1-18,IGHV3-21,IGHV3-23,IGHV4-39…	CD300A	MEF2C,RFTN1,PTPN22,PLCL2,MNDA,IGHG3,IGHV1-18
GO_POSITIVE_REGULATION_OF_NITRIC_OXIDE_SYNTHASE_BIOSYNTHETIC_PROCESS	GO:0051770	14	Down	2.797793832432569e-4	0.0499006514256009	2	MAP2K4,JAK2,FCER2,NAMPT,CCL2,MAP2K6,IFNG,STAT1,KDR,AKAP12,TLR4,TLR2,NOD2,LRRK2		TLR4,NOD2
