## Extended Data Table 7 for "An integrated cell atlas of the human lung in health and disease": Monocytes-BMI-GO_BP-Total.tsv

GeneSet	GOID	NGenes	Direction	PValue	FDR	Cluster	Genes	DEUp	DEDown
GO_INTERFERON_BETA_PRODUCTION	GO:0032608	45	Up	1.6412792063419864e-6	0.01229482253470782	1	RNF216,POLR3B,MAVS,YY1,RIOK3,TLR8,PYCARD,RIPK2,RELB,LILRB1,CACTIN,DDX58,TRIM38,IFIH1,NMI,IRF1,IRF3,TICAM1,IRF5,TRAF3,POLR3F,DHX9,TLR4,FLOT1,TLR2,PPM1B,POLR3A,TIRAP,NLRX1,REL,HMGB2,NLRC3,POLR3D,TRIM56,PTPN11,RNF135,ZBTB20,TBK1,TRAIP,IRF7,POLR3C,TLR7,SIRPA,TRAF3IP1,DDX3X	RNF216,TICAM1,TRIM56,PTPN11,SIRPA
GO_MITOCHONDRIAL_TRANSLATIONAL_TERMINATION	GO:0070126	88	Down	3.520091605943656e-6	0.013184503110061963	1	MRPS10,MRPL43,MRPS35,MRPS24,MRPS34,MRPL22,MRPL28,MRPS33,MRPS18A,MRPS31,MRPL4,MRPL32,MRPL27,MRPL51,MTRF1L,MRPL18,MRPL2,MRPS30,MRPS27,MRPL3,MRPL19,MRPL37,MRPS15,MRPS14,MTRF1,MRPS2,MRPS7,MRPS26,MRPS12,MRPL34,MRPS25,PTCD3,MRPL35,ERAL1,DAP3,MRPS36,MRPL44,MRPS9,MRPL47,MRPL50,MRPL15,MRPL24,MRPL9,MRPS5,MRPS28,MRRF,MRPL49,MRPL39,OXA1L,MRPL17,MRPL10,MRPL55,MRPS18C,GFM2,MRPL16,MRPL1,MRPL36,MRPL13,CHCHD1,MRP…	MTRF1L	MRPL43,MRPS27,MRPS26,MRPL34,MRPL47,MRPL39,MRPL17,MRPS18C,MRPL16,MRPL13,MRPS23
GO_TYPE_I_INTERFERON_PRODUCTION	GO:0032606	114	Up	7.142866797883602e-6	0.017835738394315355	1	DHX33,CREBBP,RNF216,POLR3B,POLR3E,OTUD5,NFKB2,ITCH,XRCC5,CYLD,MAVS,POLR2E,POLR2F,EP300,POLR3H,YY1,RNF125,RIOK3,TLR8,PQBP1,PYCARD,RIPK2,RELB,LILRB1,CACTIN,TAX1BP1,DDX58,DHX58,NFKB1,DTX4,TRIM38,IFIH1,STAT1,TNFAIP3,TRIM32,TRIM25,POLR3GL,NMI,ZBP1,LRRFIP1,IRF1,IRF3,PIN1,TICAM1,IRF5,TRAF3,TRIM21,POLR3F,PTPN22,HAVCR2,DHX9,IL10,TLR4,FLOT1,TLR2,PPM1B,HERC5,NLRC5,HSPD1,G3BP1,POLR2K,POLR3A,TIRAP,UBE2L6,NLRX…	CREBBP,RNF216,NFKB2,CYLD,EP300,TRIM25,TICAM1,SYK,TRIM56,MYD88,RELA,PTPN11,SIRPA,CRCP,ZCCHC3	POLR3GL,HMGB1,MMP12
GO_RESPONSE_TO_PEPTIDOGLYCAN	GO:0032494	10	Up	1.0950604478758401e-5	0.020507744537594796	2	IRAK3,TREM2,RIPK2,IRF5,IL6,NLRP3,NOD2,RELA,CARD9,C5AR1	NOD2,RELA,CARD9
GO_POSITIVE_REGULATION_OF_INTERLEUKIN_6_PRODUCTION	GO:0032755	69	Up	1.5605509470507933e-5	0.021154574405636402	1	TYROBP,CD74,TBC1D23,CYBA,HYAL2,MAVS,P2RX7,XBP1,TLR8,PYCARD,RIPK2,NOD1,DDX58,TRPV4,WNT5A,IL1A,IFIH1,IL1RL2,ARHGEF2,MMP8,EREG,IL1B,TICAM1,LILRB2,CD36,AKIRIN2,DHX9,IL6,IL1RN,TLR4,IL33,TLR2,APP,HSPD1,TIRAP,MAPK13,FCER1G,SPON2,IL6R,SCIMP,IL17RC,F2RL1,SYK,NOD2,STAT3,LGALS9,PTAFR,ADORA2B,LGALS9C,CLEC7A,MYD88,TLR1,TLR6,TRAF6,LPL,PTPN11,F2R,ZBTB20,LILRA5,CARD9,HMGB1,IL1RAP,TLR7,MBP,AGER,AIF1,TNF,LILRA2,RA…	ARHGEF2,TICAM1,LILRB2,IL6R,SYK,NOD2,MYD88,PTPN11,CARD9	HMGB1
GO_POSITIVE_REGULATION_OF_MYELOID_LEUKOCYTE_MEDIATED_IMMUNITY	GO:0002888	26	Up	1.6943992315287466e-5	0.021154574405636402	3	FGR,BTK,GAB2,SPHK2,IL4R,DDX1,MAVS,STX4,DDX58,SNX4,VAMP8,VAMP7,C3,TICAM1,STXBP1,FCER1G,ITGB2,F2RL1,SYK,DDX21,PTAFR,ITGAM,ADORA2B,DHX36,GATA2,HLA-E	FGR,IL4R,TICAM1,SYK,HLA-E
GO_INTERLEUKIN_6_PRODUCTION	GO:0032635	113	Up	2.543401451035155e-5	0.027218028956720493	1	CX3CL1,TYROBP,CD74,HGF,TBC1D23,CYBA,SPHK2,HYAL2,MAVS,P2RX7,IRAK3,TREM2,XBP1,BPI,TLR8,PYCARD,CSK,RIPK2,IL27RA,NOD1,DDX58,TRPV4,PTPN6,WNT5A,IL1A,IFIH1,IL1RL2,IL18RAP,ASH1L,ARHGEF2,SLAMF1,MMP8,TNFAIP3,NCKAP1L,EREG,IL1B,KLF2,TICAM1,FOXJ1,LILRB2,SYT11,PTPN22,C5AR2,HAVCR2,CD36,AKIRIN2,DHX9,IL6,IL10,IL1RN,TLR4,IL33,TLR2,ARRB1,ARRB2,APP,NLRP12,BCL10,HSPD1,TIRAP,IL18,BANK1,MAPK13,GHRL,FCER1G,SPON2,NLRX1,I…	IL27RA,ARHGEF2,TICAM1,LILRB2,IL6R,ZC3H12A,SYK,NOD2,MYD88,PTPN11,CARD9,SIRPA	HMGB1
GO_REGULATION_OF_MYELOID_LEUKOCYTE_MEDIATED_IMMUNITY	GO:0002886	48	Up	3.239307774013359e-5	0.02950807892149303	3	FGR,BTK,GAB2,C12orf4,SPHK2,CD84,FCGR2B,STXBP2,IL4R,DDX1,MAVS,UNC13D,HMOX1,FOXF1,STX4,DDX58,SNX4,VAMP8,CCR2,VAMP7,CXCL6,C3,ADGRE2,TICAM1,RAC2,PRAM1,STXBP1,PDPK1,FER,FCER1G,ABR,ITGB2,DNASE1L3,F2RL1,SYK,DDX21,CD300A,LGALS9,PTAFR,ITGAM,ADORA2B,DHX36,GATA2,FES,BCR,HLA-E,DNASE1,LYN	FGR,IL4R,ADGRE2,TICAM1,PRAM1,SYK,HLA-E
GO_MRNA_TRANSCRIPTION	GO:0009299	22	Up	3.601947150434155e-5	0.02950807892149303	4	SREBF1,HIF1A,DDX5,SUPT6H,HIPK3,PPARD,SRF,EREG,MED1,ZBTB1,ATF4,LMO2,TFCP2,TP53,ARNT,SOX17,STAT3,DDIT3,HSF1,FLNA,C5AR1,SOX18	SREBF1,PPARD,FLNA
GO_CELLULAR_RESPONSE_TO_BIOTIC_STIMULUS	GO:0071216	185	Up	4.096387259929279e-5	0.02950807892149303	2	TFPI,UPF1,CX3CL1,PAF1,BTK,LTF,CD6,NR1H3,VIM,TNFRSF1B,HSPA5,TNIP3,SBNO2,RHOA,SIRT2,SMC1A,FCGR2B,SCARB1,TIGAR,CXCL2,MEF2C,GSK3B,ZMPSTE24,GSTP1,CHMP5,ICAM1,CEBPE,TREM2,ABL1,MAPK1,XBP1,TSPO,CTSG,PABPN1,NFKBIA,CD40,HCK,BPI,MAPK3,PYCARD,RIPK2,NFKBIB,LILRB1,AKAP8,CACTIN,TGFB1,CARD8,HAMP,SERPINE1,MAPK8,CSF3,CCDC47,CCL2,HDAC5,NFKB1,WFS1,VDR,SASH1,PPARD,MAPK14,LY86,PDE4D,CD86,WNT5A,PLSCR4,IL1A,KMO,TNFAIP3,…	TNFRSF1B,SBNO2,PPARD,MAPK14,TICAM1,LILRB2,NR1H2,IRAK2,CDC73,ZC3H12A,SYK,NOD2,TNIP2,MYD88,RELA,SIRPA	CHMP5,WFS1,CDK19,PRDX2,HMGB1
GO_POSITIVE_REGULATION_OF_PROTEIN_DEUBIQUITINATION	GO:1903003	6	Up	4.333051236636275e-5	0.02950807892149303	4	SART3,WDR48,TANK,TNIP1,ZC3H12A,VCP	TNIP1,ZC3H12A
GO_POSITIVE_REGULATION_OF_TYPE_I_INTERFERON_PRODUCTION	GO:0032481	69	Up	4.8651049854732795e-5	0.03037041787181695	1	DHX33,CREBBP,POLR3B,POLR3E,NFKB2,XRCC5,MAVS,POLR2E,POLR2F,EP300,POLR3H,RIOK3,TLR8,PQBP1,RIPK2,DDX58,DHX58,NFKB1,IFIH1,STAT1,POLR3GL,ZBP1,LRRFIP1,IRF1,IRF3,TICAM1,IRF5,POLR3F,PTPN22,DHX9,TLR4,FLOT1,TLR2,HSPD1,POLR2K,POLR3A,POLR3K,IFI16,POLR2H,HMGB2,SYK,STAT6,CTNNB1,POLR3D,CD14,POLR1C,MYD88,RELA,DHX36,POLR2L,PTPN11,RNF135,SETD2,ZBTB20,DDX41,TBK1,IRAK1,IRF7,POLR3C,HMGB1,XRCC6,TLR7,PLCG2,CHUK,DDX3X,C…	CREBBP,NFKB2,EP300,TICAM1,SYK,MYD88,RELA,PTPN11,CRCP,ZCCHC3	POLR3GL,HMGB1,MMP12
GO_NEGATIVE_REGULATION_OF_TYPE_I_INTERFERON_PRODUCTION	GO:0032480	41	Up	6.876112405320602e-5	0.03962227540635126	1	RNF216,OTUD5,ITCH,CYLD,MAVS,YY1,RNF125,PYCARD,RELB,LILRB1,CACTIN,TAX1BP1,DDX58,DHX58,IFIH1,TNFAIP3,TRIM25,NMI,IRF3,PIN1,HAVCR2,IL10,PPM1B,HERC5,NLRC5,UBE2L6,NLRX1,REL,NLRC3,RNF135,UBA7,NPLOC4,TBK1,TRAIP,ISG15,PCBP2,SIRPA,GPATCH3,TRAF3IP1,LILRA4,IKBKE	RNF216,CYLD,TRIM25,SIRPA
GO_TRANSLATIONAL_ELONGATION	GO:0006414	124	Down	8.101629414976547e-5	0.04334950424827808	1	MRPS10,MRPL43,MRPS35,MRPS24,MRPS34,MRPL22,MRPL28,MRPS33,MRPS18A,GTPBP1,ALKBH1,MRPS31,EEF2K,EEF1D,MRPL4,MRPL32,CPEB3,MRPL27,DPH1,SEPSECS,MRPL51,MRPL18,HBS1L,MRPL2,MRPS30,MRPS27,ABTB1,MRPL3,EEF1B2,MRPL19,MRPL37,MRPS15,DPH5,MRPS14,MRPS2,TSFM,MRPS7,MRPS26,MRPS12,MRPL34,MRPS25,PTCD3,MRPL35,EEFSEC,EIF5A,ERAL1,DAP3,DPH2,MRPS36,DPH6,MRPL44,MRPS9,MRPL47,MRPL50,CPEB2,MRPL15,RPLP1,SECISBP2L,EIF4A3,MRPL24,MR…	EIF5A	MRPL43,MRPS27,EEF1B2,MRPS26,MRPL34,MRPL47,MRPL39,MRPL17,MRPS18C,MRPL16,MRPL13,MRPS23
GO_CD4_POSITIVE_ALPHA_BETA_T_CELL_DIFFERENTIATION	GO:0043367	64	Up	8.792251480223268e-5	0.043908503892234996	3	TMEM98,RUNX3,RC3H2,PRKCZ,CBFB,BCL3,RORA,TBX21,IL4R,IL12RB1,SMAD7,RIPK2,RELB,JAK3,GATA3,IL23A,IFNG,CD83,BCL6,CD86,FOXP1,LOXL3,IL18R1,MYB,CD80,SASH3,LY9,NCKAP1L,RARA,RSAD2,ANXA1,RC3H1,IL6,HLX,IRF4,LEF1,NFKBIZ,IL18,SH3RF1,BATF,RUNX1,ZBTB7B,NLRP3,SLAMF6,ZC3H12A,ATP7A,STAT6,NFKBID,STAT3,LGALS9,GPR183,SOCS5,PTGER4,MALT1,CCL19,ZFPM1,FUT7,SATB1,SOCS1,HMGB1,SEMA4A,IL27,SPN,MTOR	IL4R,JAK3,RC3H1,HLX,ZC3H12A	GATA3,HMGB1
GO_MITOCHONDRIAL_TRANSLATION	GO:0032543	132	Down	1.0017312436260988e-4	0.045042624759925785	1	LARS2,MRPS10,MRPL43,GATB,MRPS35,MRPS24,IARS2,MRPS34,MRPL22,NOA1,MTIF2,MRPL28,MRPS33,MRPS18A,ALKBH1,UQCC1,MTG2,CDK5RAP1,MRPS31,EARS2,SARS2,MRPL4,MRPL32,C1QBP,MRPL27,MRPL51,MTRF1L,MRPL18,MRPL2,MRPS30,MRPS27,MRPL3,MRPL19,MRPL37,WARS2,MRPS15,NSUN4,DARS2,FASTKD2,MRPS14,MTRF1,MTIF3,MTERF4,MRPS2,TSFM,FASTKD3,AARS2,MRPS7,MRPS26,MRPS12,MRPL34,QRSL1,MRPS25,PTCD3,MRPL35,ERAL1,DAP3,MRPS36,MRPL44,MRPS9,MRPL47…	MTRF1L,NSUN4	MRPL43,NOA1,MRPS27,DARS2,MRPS26,MRPL34,MRPL47,TARS2,MRPL39,MRPL17,MRPS18C,MRPL16,MRPL13,MRPS23
GO_INTERLEUKIN_17_PRODUCTION	GO:0032620	22	Up	1.0301892784828464e-4	0.045042624759925785	1	PRKCQ,ARG2,OSM,IL27RA,TGFB1,IL23A,IFNG,TUSC2,LY9,NCKAP1L,RFTN1,IL6,TLR4,IL18,MR1,ZBTB7B,SLAMF6,IL15,NOD2,PRNP,MYD88,SPHK1	IL27RA,NOD2,MYD88,SPHK1
GO_RESPONSE_TO_LIPOTEICHOIC_ACID	GO:0070391	9	Up	1.1440733091651663e-4	0.045042624759925785	2	TREM2,RIPK2,MAPK14,CD36,TLR4,TLR2,TIRAP,CD14,RELA	MAPK14,RELA
GO_TRANSLATIONAL_TERMINATION	GO:0006415	103	Down	1.1464462938525768e-4	0.045042624759925785	1	UPF1,MRPS10,MRPL43,MRPS35,MRPS24,MRPS34,JMJD4,MRPL22,MRPL28,OGFOD1,MRPS33,MRPS18A,MRPS31,GSPT1,MRPL4,MRPL32,MRPL27,MRPL51,MTRF1L,MRPL18,MRPL2,MRPS30,MRPS27,MRPL3,MRPL19,MRPL37,MRPS15,GLE1,MRPS14,MTRF1,ETF1,MRPS2,MRPS7,MRPS26,MRPS12,MRPL34,C12orf65,MRPS25,PTCD3,MRPL35,EIF5A,ERAL1,DAP3,MRPS36,MRPL44,MRPS9,MRPL47,MRPL50,MRPL15,MRPL24,MRPL9,MRPS5,MRPS28,MRRF,MRPL49,MRPL39,OXA1L,N6AMT1,MRPL17,MRPL10,M…	MTRF1L,ETF1,EIF5A	MRPL43,MRPS27,MRPS26,MRPL34,MRPL47,MRPL39,MRPL17,MRPS18C,MRPL16,MRPL13,MRPS23
GO_PATTERN_RECOGNITION_RECEPTOR_SIGNALING_PATHWAY	GO:0002221	166	Up	1.2910697385245693e-4	0.045042624759925785	5	TSPAN6,SARM1,BTK,LTF,MARCO,BIRC3,NR1H3,TNIP3,CYBA,TAB2,PUM2,CASP8,UBE2D1,ALPK1,GRAMD4,PIK3C3,ITCH,CYLD,FCN1,WDFY1,IRAK3,ESR1,TYRO3,MAP3K1,TAB1,LGMN,NFKBIA,RNF125,RIOK3,TLR8,XIAP,RIPK2,IKBKB,CACTIN,CAV1,NOD1,DDX58,RAB11FIP2,C1QBP,DHX58,MAP2K6,UBE2D3,UNC93B1,BIRC2,MAPKAPK3,IFIH1,RTN4,TNFAIP3,SLC46A2,SFTPA1,IRF1,BPIFB1,FFAR2,NR1D1,IRF3,TICAM1,SEC14L1,TRAF3,RFTN1,UBE2D2,TRIM5,ANKRD17,GPS2,SFTPD,IRAK2…	CYLD,FFAR2,TICAM1,IRAK2,S100A8,TNIP1,S100A9,NOD2,TNIP2,MYD88,RELA,PELI1,ZCCHC3,IKBKG	FGG,HMGB1
GO_LEUKOCYTE_AGGREGATION	GO:0070486	11	Up	1.3222450950940636e-4	0.045042624759925785	6	CD44,STK10,ZAP70,NR4A3,IL1B,RAC2,S100A8,MSN,JAM2,S100A9,SEMA4D	S100A8,MSN,S100A9
GO_RESPONSE_TO_DSRNA	GO:0043331	32	Up	1.3228377315690392e-4	0.045042624759925785	2	DDX1,MAVS,P2RX7,IRAK3,MUL1,MAPK1,NFKBIA,RIOK3,PQBP1,MAPK3,RIPK2,CAV1,DDX58,NFKB1,IFIH1,IRF3,TICAM1,RFTN1,DHX9,FLOT1,PMAIP1,RALB,COLEC12,DDX21,SLC3A2,PDE12,DHX36,NPM1,IFIT1,CARD9,PELI1,ZCCHC3	TICAM1,CARD9,PELI1,ZCCHC3	NPM1
GO_POSITIVE_REGULATION_OF_INTERFERON_BETA_PRODUCTION	GO:0032728	27	Up	1.452312142329624e-4	0.046829824784086406	1	POLR3B,MAVS,RIOK3,TLR8,RIPK2,DDX58,IFIH1,IRF1,IRF3,TICAM1,IRF5,POLR3F,DHX9,TLR4,FLOT1,TLR2,POLR3A,HMGB2,POLR3D,PTPN11,RNF135,ZBTB20,TBK1,IRF7,POLR3C,TLR7,DDX3X	TICAM1,PTPN11
GO_REGULATION_OF_LEUKOCYTE_DEGRANULATION	GO:0043300	40	Up	1.5325017858463873e-4	0.046829824784086406	3	FGR,GAB2,C12orf4,SPHK2,CD84,FCGR2B,STXBP2,IL4R,CEACAM1,UNC13D,HMOX1,FOXF1,STX4,SNX4,VAMP8,CCR2,VAMP7,ADGRE2,RAC2,PRAM1,STXBP1,PDPK1,FER,FCER1G,ABR,ITGB2,F2RL1,SYK,AP1G1,CD300A,LGALS9,PTAFR,ITGAM,ADORA2B,GATA2,FES,LAMP1,BCR,HLA-F,LYN	FGR,IL4R,ADGRE2,PRAM1,SYK,AP1G1
GO_RESPONSE_TO_TYPE_I_INTERFERON	GO:0034340	78	Up	1.6112446181932251e-4	0.046829824784086406	2	SP100,IFI35,IP6K2,UBE2K,MAVS,OAS1,MUL1,HSP90AB1,TTLL12,SAMHD1,CACTIN,TYK2,CDC37,OAS3,OAS2,PTPN6,WNT5A,STAT1,IRF6,IFIT3,IFIT2,EGR1,ZBP1,IRF1,IRF3,IFI6,IRF5,BST2,XAF1,RSAD2,OASL,RNASEL,IRF4,NLRC5,IRF8,IFITM3,IFNAR1,MX1,IFNAR2,ADAR,JAK1,GBP2,ABCE1,METTL3,IFI27,FADD,IRF2,TRIM56,STAT2,ISG20,MYD88,PTPN2,PTPN11,SCRIB,SETD2,SHMT2,MX2,TBK1,IRAK1,USP18,IFITM2,IRF7,YTHDF3,IFIT1,IFITM1,ISG15,PTPN1,YTHDF2,CNO…	TRIM56,MYD88,PTPN11,SCRIB,PTPN1,HLA-E	CNOT7,MMP12
GO_POSITIVE_REGULATION_OF_MIRNA_METABOLIC_PROCESS	GO:2000630	5	Up	1.7085278291640614e-4	0.046829824784086406	4	NFKB1,PNPT1,ZC3H12A,RELA,HRAS	PNPT1,ZC3H12A,RELA
GO_PROTEIN_DEMETHYLATION	GO:0006482	27	Up	1.827752940768707e-4	0.046829824784086406	4	KDM1A,KDM7A,JARID2,KDM5D,KDM4A,JMJD6,KDM5A,KDM2B,HSF4,KDM4C,KDM3A,KDM5B,UBE2B,KDM3B,KDM5C,KDM4B,KDM6B,KDM6A,KDM8,ALKBH4,KDM1B,JMJD1C,PHF8,KDM2A,UTY,PHF2,PPME1	JARID2,KDM4B,KDM1B
GO_NEGATIVE_REGULATION_OF_TOR_SIGNALING	GO:0032007	36	Up	1.8769972255059292e-4	0.046829824784086406	5	UBR2,FNIP2,SESN1,MAPKAPK5,SIRT1,DEPDC5,HIF1A,NPRL3,TSC2,GSK3A,ITFG2,EPM2A,NPRL2,STK11,KPTN,SH3BP4,SESN2,PRKAA1,ARNTL,TMEM127,TBC1D7,SESN3,ATM,FLCN,DEPTOR,UBR1,TSC1,DDIT4,MTM1,C12orf66,RNF152,TNFAIP8L1,SZT2,AKT1S1,FNIP1,PDCD6	SESN2,C12orf66
GO_REGULATION_OF_INOSITOL_PHOSPHATE_BIOSYNTHETIC_PROCESS	GO:0010919	10	Up	1.8818610465745457e-4	0.046829824784086406	4	NTSR1,PLEK,PTK2B,CD244,SNCA,GPER1,PTAFR,P2RY1,P2RY6,HRH1	NTSR1,PTK2B,P2RY6
GO_T_TUBULE_ORGANIZATION	GO:0033292	4	Up	1.9331121850653317e-4	0.046829824784086406	7	DYSF,BIN1,MYOF,ATP2A2	DYSF,MYOF
GO_RESPONSE_TO_PROTOZOAN	GO:0001562	18	Up	1.937958307711492e-4	0.046829824784086406	2	SLC11A1,TSPAN32,BCL3,IL4R,CD40,IL10,IRF4,IRF8,LYST,BATF,GBP2,GBP4,BATF2,CCDC88B,CLEC7A,MYD88,HRAS,GBP7	IL4R,CCDC88B,MYD88
