## Extended Data Table 7 for "An integrated cell atlas of the human lung in health and disease": Monocytes-sexfemale-GO_BP-Total.tsv

GeneSet	GOID	NGenes	Direction	PValue	FDR	Cluster	Genes	DEUp	DEDown
GO_REGULATION_OF_CELLULAR_AMINO_ACID_METABOLIC_PROCESS	GO:0006521	53	Up	1.646024205887088e-13	1.2330367326300175e-9	1	PSMB1,PSMC4,PSMA4,ATP2B4,PSME4,PSMC5,PSME1,COMT,PSMD5,PSMD8,PSMC6,PSMA3,PSMC1,PSMB5,PSMA6,PSME2,PSMA7,PSMD10,PSMD7,OAZ1,PSMA2,PSMD3,PSMD11,PSMD9,PSMD14,ODC1,PARK7,PSMF1,PSMB2,PSMA1,PSME3,PSMB7,PSMB6,PSMA5,OAZ3,SLC7A11,AZIN1,SLC7A7,PSMD4,PSMB4,PSMC2,PSMD6,PSMC3,PSMD1,PSMD2,OAZ2,NQO1,PSMD13,PSMD12,PSMB8,PSMB10,PSMB9,PSMB3	PSMB1,PSMC4,PSMC5,COMT,PSMD8,PSMA3,PSMC1,PSMB5,PSMA7,PSMD7,OAZ1,PSMD3,PARK7,PSMB2,PSMA1,PSMB7,PSMB6,PSMA5,PSMD4,PSMD6,PSMC3,PSMD13,PSMD12,PSMB3
GO_ANTIGEN_PROCESSING_AND_PRESENTATION_OF_EXOGENOUS_PEPTIDE_ANTIGEN_VIA_MHC_CLASS_I	GO:0042590	72	Up	4.0315737957816294e-13	1.5100259652100093e-9	2	PSMB1,PSMC4,PSMA4,VAMP3,CYBA,PSME4,ITGB5,PSMC5,PSME1,SNAP23,PSMD5,PSMD8,NCF4,PSMC6,PSMA3,PSMC1,PSMB5,PSMA6,PSME2,PSMA7,PSMD10,PSMD7,IKBKB,PSMA2,PSMD3,PSMD11,PSMD9,CLEC4A,LNPEP,PSMD14,NCF2,VAMP8,PSMF1,PSMB2,PSMA1,PSME3,CD36,PSMB7,ITGAV,PSMB6,PSMA5,FCGR1A,NCF1,FCER1G,PSMD4,PSMB4,PSMC2,PSMD6,CYBB,PSMC3,B2M,PDIA3,TAP1,PSMD1,PSMD2,CALR,PSMD13,PSMD12,FCGR1B,PSMB8,TAP2,HLA-E,HLA-G,HLA-F,PSMB10,CHUK,IFI3…	PSMB1,PSMC4,CYBA,PSMC5,PSMD8,PSMA3,PSMC1,PSMB5,PSMA7,PSMD7,PSMD3,PSMB2,PSMA1,PSMB7,PSMB6,PSMA5,FCGR1A,FCER1G,PSMD4,PSMD6,PSMC3,CALR,PSMD13,PSMD12,IFI30,IKBKG,PSMB3	LNPEP
GO_ATP_SYNTHESIS_COUPLED_ELECTRON_TRANSPORT	GO:0042773	81	Up	1.4558069786493895e-11	3.177863153100005e-8	3	NDUFAB1,COX10,UQCRC1,COX15,BID,NDUFS1,NDUFB4,SDHA,COQ9,NDUFB2,DLD,NDUFB7,TAZ,NDUFC1,NDUFS8,COX6A1,NDUFS7,COX7A2L,PARK7,NDUFB3,NDUFA8,DNAJC15,NDUFA1,COX6B1,COX7C,UQCR11,NDUFA5,NDUFA10,COX4I2,COX4I1,COX7B,NDUFA2,CCNB1,COX5B,ISCU,NDUFB5,NDUFAF1,NDUFA9,UQCRC2,NDUFB10,SDHC,SNCA,NDUFS6,NDUFB11,NDUFB9,NDUFC2,UQCRB,PINK1,NDUFS2,NDUFV3,NDUFS4,UQCRQ,COX6C,NDUFB6,NDUFB8,NDUFV1,SDHAF2,COA6,NDUFS5,UQCRFS1,MEC…	NDUFAB1,UQCRC1,NDUFB2,NDUFB7,NDUFS8,COX6A1,NDUFS7,PARK7,DNAJC15,COX4I1,NDUFB10,SNCA,NDUFS6,NDUFB11,NDUFB9,NDUFB6,NDUFS5,UQCRFS1,UQCRH,COX8A,COX5A,CYC1,NDUFA6,NDUFA4,NDUFS3,UQCRHL
GO_REGULATION_OF_CELLULAR_AMINE_METABOLIC_PROCESS	GO:0033238	64	Up	1.6968966242691258e-11	3.177863153100005e-8	1	PSMB1,PSMC4,PSMA4,ATP2B4,PSME4,VPS35,MAOB,PSMC5,PSME1,COMT,PSMD5,PSMD8,PSMC6,PSMA3,PSMC1,PSMB5,PSMA6,PSME2,PSMA7,PSMD10,PSMD7,OAZ1,PSMA2,PSMD3,PSMD11,PSMD9,PSMD14,ODC1,PARK7,PDE1B,PSMF1,PSMB2,PNKD,PSMA1,PSME3,PSMB7,PSMB6,PSMA5,OAZ3,SNCA,PAOX,SLC7A11,NR4A2,AZIN1,SLC7A7,PSMD4,PSMB4,ITGB2,PSMC2,PSMD6,HPRT1,PSMC3,ITGAM,PSMD1,PSMD2,OAZ2,NQO1,ABAT,PSMD13,PSMD12,PSMB8,PSMB10,PSMB9,PSMB3	PSMB1,PSMC4,PSMC5,COMT,PSMD8,PSMA3,PSMC1,PSMB5,PSMA7,PSMD7,OAZ1,PSMD3,PARK7,PSMB2,PSMA1,PSMB7,PSMB6,PSMA5,SNCA,PSMD4,PSMD6,PSMC3,PSMD13,PSMD12,PSMB3	PAOX,ABAT
GO_RESPIRATORY_ELECTRON_TRANSPORT_CHAIN	GO:0022904	95	Up	3.975044772889774e-11	5.9554120787434594e-8	3	NDUFAB1,SLC25A13,COX10,UQCRC1,COX15,BID,NDUFS1,AIFM2,NDUFB4,SDHA,COQ9,NDUFB2,DLD,NDUFB7,TAZ,ETFB,NDUFC1,NDUFS8,COX6A1,GPD2,NDUFS7,SLC25A12,COX7A2L,PARK7,SDHB,NDUFB3,NDUFA8,DNAJC15,NDUFA1,COX6B1,COX7C,UQCR11,NDUFA5,NDUFA10,COX4I2,COX4I1,COX7B,NDUFA2,MYBBP1A,CCNB1,COX5B,ISCU,NDUFB5,NDUFAF1,NDUFA9,ETFA,UQCRC2,NDUFB10,SDHC,SNCA,NDUFS6,NDUFB11,NDUFB9,NDUFC2,UQCRB,PINK1,NDUFS2,NDUFV3,NDUFAF2,NDUFS4,UQC…	NDUFAB1,UQCRC1,NDUFB2,NDUFB7,ETFB,NDUFS8,COX6A1,NDUFS7,PARK7,SDHB,DNAJC15,COX4I1,NDUFB10,SNCA,NDUFS6,NDUFB11,NDUFB9,NDUFB6,NDUFS5,UQCRFS1,UQCRH,COX8A,COX5A,CYC1,NDUFA6,NDUFA4,NDUFS3,UQCRHL
GO_ANTIGEN_PROCESSING_AND_PRESENTATION_OF_PEPTIDE_ANTIGEN_VIA_MHC_CLASS_I	GO:0002474	92	Up	2.796356461815286e-10	3.1776179307644494e-7	2	PSMB1,HFE,PSMC4,PSMA4,VAMP3,CYBA,PSME4,ITGB5,PSMC5,PSME1,SNAP23,PSMD5,PSMD8,NCF4,PSMC6,PSMA3,PSMC1,PSMB5,PSMA6,PSME2,SEC23A,PSMA7,PSMD10,PSMD7,IKBKB,FCGRT,PSMA2,PSMD3,PSMD11,PSMD9,CLEC4A,LNPEP,SEC24A,PSMD14,NCF2,VAMP8,IDE,PSMF1,PSMB2,CANX,PSMA1,PSME3,CD36,PSMB7,ITGAV,SEC31A,SEC24B,TAPBPL,PSMB6,PSMA5,FCGR1A,SEC24D,SAR1B,MR1,SEC13,NCF1,FCER1G,PSMD4,PSMB4,ACE,PSMC2,PSMD6,ERAP1,ERAP2,CYBB,PSMC3,B2M,P…	PSMB1,PSMC4,CYBA,PSMC5,PSMD8,PSMA3,PSMC1,PSMB5,PSMA7,PSMD7,PSMD3,PSMB2,PSMA1,PSMB7,PSMB6,PSMA5,FCGR1A,FCER1G,PSMD4,PSMD6,PSMC3,CALR,PSMD13,BCAP31,PSMD12,IFI30,IKBKG,PSMB3	LNPEP
GO_MITOCHONDRIAL_ELECTRON_TRANSPORT_NADH_TO_UBIQUINONE	GO:0006120	46	Up	2.9693399433121273e-10	3.1776179307644494e-7	3	NDUFAB1,NDUFS1,NDUFB4,COQ9,NDUFB2,DLD,NDUFB7,NDUFC1,NDUFS8,NDUFS7,PARK7,NDUFB3,NDUFA8,DNAJC15,NDUFA1,NDUFA5,NDUFA10,NDUFA2,ISCU,NDUFB5,NDUFAF1,NDUFA9,NDUFB10,SNCA,NDUFS6,NDUFB11,NDUFB9,NDUFC2,PINK1,NDUFS2,NDUFV3,NDUFS4,NDUFB6,NDUFB8,NDUFV1,NDUFS5,NDUFA3,NDUFA11,NDUFV2,NDUFB1,NDUFA12,NDUFA6,NDUFA13,NDUFA4,NDUFS3,NDUFA7	NDUFAB1,NDUFB2,NDUFB7,NDUFS8,NDUFS7,PARK7,DNAJC15,NDUFB10,SNCA,NDUFS6,NDUFB11,NDUFB9,NDUFB6,NDUFS5,NDUFA6,NDUFA4,NDUFS3
GO_ELECTRON_TRANSPORT_CHAIN	GO:0022900	146	Up	8.007924430935951e-10	7.498420239017651e-7	3	NDUFAB1,SLC25A13,CIAPIN1,COX10,CYB561,UQCRC1,COX15,BID,NDUFS1,GLRX2,HSD17B6,AIFM2,CYBA,AKR7A2,NDUFB4,ME1,MAOB,P4HA2,SDHA,ME2,AKR1B1,COQ9,NDUFB2,DLD,PHGDH,NDUFB7,IDH3B,TAZ,GSR,DHDH,ETFB,GLRX3,NDUFC1,NDUFS8,ALDH2,COX6A1,COX7A2,GPD2,NDUFS7,SLC25A12,COX7A2L,PARK7,NCF2,SDHB,AKR1A1,NDUFB3,NDUFA8,DNAJC15,NQO2,NDUFA1,COX6B1,COX7C,UQCR11,POR,STEAP4,NDUFA5,NDUFA10,COX4I2,COX4I1,COX7B,IDO1,NDUFA2,MYBBP1A,DM…	NDUFAB1,UQCRC1,CYBA,NDUFB2,NDUFB7,IDH3B,ETFB,GLRX3,NDUFS8,COX6A1,NDUFS7,PARK7,SDHB,AKR1A1,DNAJC15,COX4I1,NDUFB10,SH3BGRL3,SNCA,NDUFS6,NDUFB11,NDUFB9,DHRS3,HAAO,NDUFB6,NDUFS5,UQCRFS1,UQCRH,COX8A,COX5A,CYC1,NDUFA6,NDUFA4,NDUFS3,UQCRHL	DMGDH
GO_OXIDATIVE_PHOSPHORYLATION	GO:0006119	104	Up	2.5082871078535035e-9	2.0877309694367327e-6	3	NDUFAB1,COX10,MLXIPL,UQCRC1,COX15,BID,NDUFS1,NDUFB4,RHOA,SDHA,COQ9,NDUFB2,DLD,MSH2,NDUFB7,ABCD1,TAZ,PGK1,PPIF,NDUFC1,NDUFS8,COX6A1,COX7A2,NDUFS7,COX7A2L,PARK7,NDUFB3,NDUFA8,DNAJC15,NDUFA1,SLC25A23,COX6B1,COX7C,UQCR11,NDUFA5,NDUFA10,COX4I2,COX4I1,COX7B,NDUFA2,CCNB1,COX5B,ISCU,NDUFB5,UQCC2,NDUFAF1,NDUFA9,UQCRC2,NDUFB10,SDHC,SNCA,NDUFS6,NDUFB11,NDUFB9,SURF1,NDUFC2,UQCRB,PINK1,NDUFS2,NDUFV3,COX7A1,AK…	NDUFAB1,UQCRC1,NDUFB2,NDUFB7,NDUFS8,COX6A1,NDUFS7,PARK7,DNAJC15,COX4I1,NDUFB10,SNCA,NDUFS6,NDUFB11,NDUFB9,NDUFB6,STOML2,NDUFS5,UQCRFS1,UQCRH,COX8A,COX5A,CYC1,NDUFA6,NDUFA4,NDUFS3,UQCRHL
GO_MITOCHONDRIAL_TRANSLATIONAL_TERMINATION	GO:0070126	88	Up	6.236507446386535e-9	4.671767728088154e-6	1	MRPS10,MRPL43,MRPS35,MRPS24,MRPS34,MRPL22,MRPL28,MRPS33,MRPS18A,MRPS31,MRPL4,MRPL32,MRPL27,MRPL51,MTRF1L,MRPL18,MRPL2,MRPS30,MRPS27,MRPL3,MRPL19,MRPL37,MRPS15,MRPS14,MTRF1,MRPS2,MRPS7,MRPS26,MRPS12,MRPL34,MRPS25,PTCD3,MRPL35,ERAL1,DAP3,MRPS36,MRPL44,MRPS9,MRPL47,MRPL50,MRPL15,MRPL24,MRPL9,MRPS5,MRPS28,MRRF,MRPL49,MRPL39,OXA1L,MRPL17,MRPL10,MRPL55,MRPS18C,GFM2,MRPL16,MRPL1,MRPL36,MRPL13,CHCHD1,MRP…	MRPL22,MRPL28,MRPL27,MRPL37,MRPS15,MRPS7,MRPS12,MRPL47,MRPL15,MRPL9,MRPL55,MRPL36,AURKAIP1,MRPL14,MRPS23,MRPS16,MRPL54,MRPL21,MRPL20,MRPS6	MTRF1
GO_NADH_DEHYDROGENASE_COMPLEX_ASSEMBLY	GO:0010257	55	Up	1.2828922659357909e-8	8.736496331022737e-6	4	NDUFAF7,NDUFAB1,NDUFS1,NDUFB4,BCS1L,TIMM21,NDUFB2,NDUFB7,NDUFAF5,TAZ,COA1,NDUFC1,FOXRED1,NDUFS8,TIMMDC1,NDUFS7,NDUFB3,NDUFA8,NDUFAF4,NDUFA1,NDUFA5,ECSIT,NDUFA10,NDUFA2,NDUFB5,NDUFAF1,NDUFA9,NDUFB10,NDUFS6,NDUFB11,NDUFB9,NDUFC2,NUBPL,OXA1L,NDUFAF6,NDUFS2,NDUFV3,NDUFAF2,NDUFS4,NDUFB6,NDUFB8,NDUFV1,NDUFS5,NDUFA3,TMEM126B,NDUFA11,ACAD9,NDUFAF3,NDUFV2,NDUFB1,NDUFA12,NDUFA6,NDUFA13,NDUFS3,NDUFA7	NDUFAB1,NDUFB2,NDUFB7,NDUFS8,NDUFS7,ECSIT,NDUFB10,NDUFS6,NDUFB11,NDUFB9,NDUFB6,NDUFS5,TMEM126B,ACAD9,NDUFA6,NDUFS3
GO_ANAPHASE_PROMOTING_COMPLEX_DEPENDENT_CATABOLIC_PROCESS	GO:0031145	77	Up	3.0828179995431224e-8	1.924449136214794e-5	1	CDC27,PSMB1,PSMC4,CUL3,PSMA4,ANAPC4,PSME4,UBE2D1,PSMC5,AURKA,ANAPC5,PSME1,CDC23,PSMD5,PSMD8,PSMC6,PSMA3,PSMC1,PSMB5,PSMA6,PSME2,PSMA7,PSMD10,PSMD7,FBXO31,FZR1,PSMA2,UBE2S,PSMD3,PSMD11,ANAPC15,PSMD9,FBXO5,PSMD14,CDC20,CDK2,PSMF1,PSMB2,PSMA1,CDC16,PSME3,CCNB1,PSMB7,ANAPC11,PSMB6,PSMA5,RPS27A,UBC,ANAPC1,BUB3,PSMD4,PSMB4,PSMC2,PSMD6,MAD2L1,ANAPC10,PTTG1,PSMC3,ANAPC16,PLK1,UBE2E1,CDK1,UBB,PSMD1,UBE2C,…	PSMB1,PSMC4,PSMC5,PSMD8,PSMA3,PSMC1,PSMB5,PSMA7,PSMD7,PSMD3,ANAPC15,PSMB2,PSMA1,PSMB7,PSMB6,PSMA5,PSMD4,PSMD6,PSMC3,PSMD13,PSMD12,PSMB3
GO_PROTEASOMAL_UBIQUITIN_INDEPENDENT_PROTEIN_CATABOLIC_PROCESS	GO:0010499	20	Up	3.640851866984524e-8	2.0979708719677746e-5	1	PSMB1,PSMA4,PSME4,PSMA3,PSMB5,PSMA6,PSMA7,PSMA2,NFE2L2,PSMB2,PSMA1,PSMB7,PSMB6,PSMA5,PSMB4,ENC1,PSMB8,PSMB10,PSMB9,PSMB3	PSMB1,PSMA3,PSMB5,PSMA7,PSMB2,PSMA1,PSMB7,PSMB6,PSMA5,PSMB3
GO_CELLULAR_RESPIRATION	GO:0045333	155	Up	4.151941474746612e-8	2.2215852562376335e-5	3	NDUFAB1,SLC25A13,COX10,UQCRC1,MDH1,COX15,BID,NDUFS1,AIFM2,CS,NDUFB4,MTFR1,IDH3G,SDHA,ME2,NOA1,COQ9,NDUFB2,DLD,FH,NDUFB7,ACO2,HIF1A,IDH3B,SLC25A14,TAZ,ETFB,OGDH,NDUFC1,NDUFS8,TRPV4,IFNG,COX6A1,NNT,GPD2,NDUFS7,COQ10B,SLC25A12,COX7A2L,PARK7,SDHB,MTFR1L,NDUFB3,NDUFA8,NR4A3,DLST,IDE,DNAJC15,CAT,PIK3CA,ACO1,CISD1,NDUFA1,SLC25A23,PANK2,COX6B1,TRAP1,COX7C,UQCR11,NDUFA5,CBFA2T3,NDUFA10,COX4I2,COX4I1,COX7B…	NDUFAB1,UQCRC1,CS,NDUFB2,NDUFB7,IDH3B,ETFB,NDUFS8,TRPV4,COX6A1,NDUFS7,PARK7,SDHB,DNAJC15,CISD1,COX4I1,BLOC1S1,NDUFB10,SNCA,NDUFS6,MDH2,NDUFB11,NDUFB9,NDUFB6,NDUFS5,UQCRFS1,UQCRH,COX8A,COX5A,CYC1,NDUFA6,NDUFA4,NDUFS3,UQCRHL,ADSL	CBFA2T3,BNIP3,DHTKD1
GO_TRANSLATIONAL_ELONGATION	GO:0006414	124	Up	1.0276893372250425e-7	4.8827052302064045e-5	1	MRPS10,MRPL43,MRPS35,MRPS24,MRPS34,MRPL22,MRPL28,MRPS33,MRPS18A,GTPBP1,ALKBH1,MRPS31,EEF2K,EEF1D,MRPL4,MRPL32,CPEB3,MRPL27,DPH1,SEPSECS,MRPL51,MRPL18,HBS1L,MRPL2,MRPS30,MRPS27,ABTB1,MRPL3,EEF1B2,MRPL19,MRPL37,MRPS15,DPH5,MRPS14,MRPS2,TSFM,MRPS7,MRPS26,MRPS12,MRPL34,MRPS25,PTCD3,MRPL35,EEFSEC,EIF5A,ERAL1,DAP3,DPH2,MRPS36,DPH6,MRPL44,MRPS9,MRPL47,MRPL50,CPEB2,MRPL15,RPLP1,SECISBP2L,EIF4A3,MRPL24,MR…	MRPL22,MRPL28,EEF1D,MRPL27,MRPL37,MRPS15,TSFM,MRPS7,MRPS12,EIF5A,MRPL47,CPEB2,MRPL15,RPLP1,MRPL9,MRPL55,MRPL36,AURKAIP1,TUFM,MRPL14,MRPS23,MRPS16,MRPL54,MRPL21,MRPL20,MRPS6	SECISBP2L,LTN1
GO_ANTIGEN_PROCESSING_AND_PRESENTATION_OF_PEPTIDE_ANTIGEN	GO:0048002	170	Up	1.0428952567521356e-7	4.8827052302064045e-5	2	AP2B1,PSMB1,HFE,PSMC4,SLC11A1,CD74,PSMA4,AP2S1,VAMP3,CYBA,KIF2A,PSME4,FCGR2B,AP1M1,RAB7A,KIFAP3,DYNC1I2,CAPZB,KIF22,DNM2,ITGB5,KIF3C,PSMC5,DYNLL1,LAG3,CD209,PSME1,SNAP23,PSMD5,TREM2,PSMD8,AP1B1,NCF4,PSMC6,PSMA3,LGMN,PSMC1,PSMB5,PSMA6,PSME2,SEC23A,PSMA7,KIF3B,PSMD10,PSMD7,PYCARD,IKBKB,DCTN6,FCGRT,AP1S1,PSMA2,PSMD3,PSMD11,PSMD9,CLEC4A,LNPEP,SEC24A,ACTR1B,PSMD14,CAPZA1,NCF2,CTSD,VAMP8,IDE,KIF18A,CLT…	PSMB1,PSMC4,AP2S1,CYBA,CAPZB,PSMC5,TREM2,PSMD8,PSMA3,PSMC1,PSMB5,PSMA7,PSMD7,AP1S1,PSMD3,CTSD,CLTA,PSMB2,PSMA1,CTSL,PSMB7,DCTN3,ACTR1A,PSMB6,PSMA5,ARF1,FCGR1A,FCER1G,PSMD4,AP2M1,PSMD6,PSMC3,CALR,PSMD13,BCAP31,PSMD12,IFI30,IKBKG,PSMB3	KIFAP3,KIF3B,LNPEP
GO_TRANSLATIONAL_TERMINATION	GO:0006415	103	Up	1.3679570107284918e-7	6.027862333745372e-5	1	UPF1,MRPS10,MRPL43,MRPS35,MRPS24,MRPS34,JMJD4,MRPL22,MRPL28,OGFOD1,MRPS33,MRPS18A,MRPS31,GSPT1,MRPL4,MRPL32,MRPL27,MRPL51,MTRF1L,MRPL18,MRPL2,MRPS30,MRPS27,MRPL3,MRPL19,MRPL37,MRPS15,GLE1,MRPS14,MTRF1,ETF1,MRPS2,MRPS7,MRPS26,MRPS12,MRPL34,C12orf65,MRPS25,PTCD3,MRPL35,EIF5A,ERAL1,DAP3,MRPS36,MRPL44,MRPS9,MRPL47,MRPL50,MRPL15,MRPL24,MRPL9,MRPS5,MRPS28,MRRF,MRPL49,MRPL39,OXA1L,N6AMT1,MRPL17,MRPL10,M…	MRPL22,MRPL28,MRPL27,MRPL37,MRPS15,MRPS7,MRPS12,EIF5A,MRPL47,MRPL15,MRPL9,MRPL55,MRPL36,AURKAIP1,MRPL14,MRPS23,MRPS16,MRPL54,MRPL21,MRPL20,MRPS6	MTRF1
GO_AMINE_METABOLIC_PROCESS	GO:0009308	98	Up	3.181349680897786e-7	1.3239716922002954e-4	1	GDE1,PSMB1,PSMC4,PSMA4,ATP2B4,PSME4,VPS35,MAOB,SLC44A1,PSMC5,SMOX,PSME1,COMT,DHPS,PSMD5,PSMD8,HDAC10,PSMC6,PSMA3,PSMC1,PSMB5,PSMA6,PSME2,PSMA7,PSMD10,SMS,PSMD7,OAZ1,GCDH,PSMA2,PSMD3,PSMD11,CHKA,PSMD9,PSMD14,ODC1,KYNU,PARK7,SRM,KMO,PDE1B,AMD1,PSMF1,PSMB2,PNKD,PSMA1,SAT1,IDO1,PSME3,AOC3,DMGDH,PSMB7,NAAA,HDC,SAT2,PSMB6,PSMA5,OAZ3,SNCA,PAOX,HNMT,SLC7A11,NR4A2,GDPD1,AZIN1,SLC7A7,PSMD4,PSMB4,ITGB2,NAPE…	PSMB1,PSMC4,PSMC5,COMT,PSMD8,PSMA3,PSMC1,PSMB5,PSMA7,PSMD7,OAZ1,GCDH,PSMD3,PARK7,PSMB2,PSMA1,PSMB7,PSMB6,PSMA5,SNCA,PSMD4,HAAO,PSMD6,PSMC3,PSMD13,PSMD12,PSMB3	DMGDH,PAOX,ABAT
GO_MITOCHONDRIAL_RESPIRATORY_CHAIN_COMPLEX_ASSEMBLY	GO:0033108	86	Up	4.5735021931377436e-7	1.8031634173049912e-4	4	NDUFAF7,NDUFAB1,TTC19,NDUFS1,NDUFB4,BCS1L,TIMM21,NDUFB2,NDUFB7,SAMM50,UQCC1,NDUFAF5,TAZ,COA1,TFAM,NDUFC1,FOXRED1,NDUFS8,TIMMDC1,NDUFS7,NDUFB3,NDUFA8,NDUFAF4,FASTKD3,NDUFA1,NDUFA5,ECSIT,NDUFA10,SCO2,NDUFA2,SCO1,COX16,NDUFB5,UQCC2,NDUFAF1,COX17,NDUFA9,NDUFB10,NDUFS6,NDUFB11,NDUFB9,SURF1,NDUFC2,NUBPL,SDHAF4,OXA1L,NDUFAF6,UQCRB,NDUFS2,NDUFV3,COX18,NDUFAF2,NDUFS4,NDUFB6,NDUFB8,NDUFV1,SDHAF2,NDUFS5,NDU…	NDUFAB1,NDUFB2,NDUFB7,NDUFS8,NDUFS7,FASTKD3,ECSIT,NDUFB10,NDUFS6,NDUFB11,NDUFB9,NDUFB6,NDUFS5,TMEM126B,ACAD9,NDUFA6,NDUFS3,PET117
GO_MITOCHONDRIAL_TRANSLATION	GO:0032543	132	Up	7.917100332812501e-7	2.9562340205156333e-4	1	LARS2,MRPS10,MRPL43,GATB,MRPS35,MRPS24,IARS2,MRPS34,MRPL22,NOA1,MTIF2,MRPL28,MRPS33,MRPS18A,ALKBH1,UQCC1,MTG2,CDK5RAP1,MRPS31,EARS2,SARS2,MRPL4,MRPL32,C1QBP,MRPL27,MRPL51,MTRF1L,MRPL18,MRPL2,MRPS30,MRPS27,MRPL3,MRPL19,MRPL37,WARS2,MRPS15,NSUN4,DARS2,FASTKD2,MRPS14,MTRF1,MTIF3,MTERF4,MRPS2,TSFM,FASTKD3,AARS2,MRPS7,MRPS26,MRPS12,MRPL34,QRSL1,MRPS25,PTCD3,MRPL35,ERAL1,DAP3,MRPS36,MRPL44,MRPS9,MRPL47…	MRPL22,MRPL28,MRPL27,MRPL37,MRPS15,TSFM,FASTKD3,MRPS7,MRPS12,MRPL47,MRPL15,MRPL9,MRPL55,MRPL36,AURKAIP1,TUFM,MRPL14,MRPS23,MRPS16,MRPL54,MRPL21,MRPL20,MRPS6	MTRF1,AARS2
GO_REGULATION_OF_ESTABLISHMENT_OF_PLANAR_POLARITY	GO:0090175	92	Up	8.287400137608903e-7	2.9562340205156333e-4	5	DVL2,AP2B1,PSMB1,MKS1,PSMC4,PSMA4,AP2S1,RHOA,PSME4,CDC42,CELSR1,GPC4,PSMC5,PSME1,PSMD5,ABL1,PSMD8,PSMC6,PSMA3,DAAM1,PSMC1,PSMB5,PSMA6,PSME2,PSMA7,PSMD10,PARD6A,PSMD7,FZD3,PLEKHA4,PSMA2,DVL1,PSMD3,PFN1,PSMD11,SMURF2,PSMD9,PTK7,NPHP3,WNT5A,PSMD14,PSMF1,PSMB2,PSMA1,PSME3,ANKRD6,RAC1,PSMB7,SEC24B,PRICKLE1,NKD1,CLTC,ARRB2,PSMB6,ARHGEF19,PSMA5,CELSR2,SFRP2,RSPO3,GPC3,DAB2,FZD7,TIAM1,FZD1,PSMD4,PSMB4,PS…	PSMB1,PSMC4,AP2S1,CDC42,PSMC5,PSMD8,PSMA3,PSMC1,PSMB5,PSMA7,PSMD7,PSMD3,PFN1,PSMB2,PSMA1,PSMB7,PSMB6,PSMA5,PSMD4,AP2M1,PSMD6,PSMC3,PSMD13,PSMD12,PSMB3	PLEKHA4
GO_COTRANSLATIONAL_PROTEIN_TARGETING_TO_MEMBRANE	GO:0006613	98	Up	9.243136993370233e-7	3.1472881462425646e-4	6	SEC62,RPS20,SEC63,SEC61A1,RPL18,TRAM2,SEC61A2,TRAM1,RPL31,RPS5,RPL6,RPLP0,RPL3,SRP54,RPS16,RPS19,RPL18A,SEC61B,RPL28,RPL19,RPL34,RPS13,RPS12,RPL24,SSR3,RPS15,RPL22,RPS25,RPL21,RPL5,RPS10,SSR1,RPL23,RPS4Y1,RPL36,RPL27,RPS15A,RPL35,RPS6,RPLP1,RPS24,SRP14,RPS2,RPS11,RPL13A,RPL11,RPS8,SRP9,RPS27A,RPL32,RPS3A,RPL37,RPL10,RPL7,RPL7A,RPS3,SRP19,RPL30,ZFAND2B,RPL8,RPL26,RPL29,SSR2,RPL9,RPS14,RPL27A,RPL13…	SEC61A1,TRAM1,RPS5,RPL3,SEC61B,RPL19,RPS12,SSR3,RPS6,RPLP1,RPL13A,RPL32,RPS3A,SRP19,RPL8,SSR2,RPL9,RPSA,RPL14,RPL12,RPS4X,RPL10A	RPS4Y1
GO_ANTIGEN_PROCESSING_AND_PRESENTATION	GO:0019882	205	Up	1.2354342756403425e-6	4.0237557212268723e-4	2	AP2B1,PSMB1,HFE,PSMC4,WAS,SLC11A1,CD74,PSMA4,AP2S1,VAMP3,CYBA,ATG5,AP3D1,KIF2A,PSME4,RAB27A,FCGR2B,AP1M1,RAB7A,KIFAP3,DYNC1I2,CAPZB,KIF22,DNM2,ITGB5,KIF3C,RAB10,PSMC5,DYNLL1,LAG3,ICAM1,CD209,PSME1,SNAP23,PSMD5,TREM2,PSMD8,AP1B1,NCF4,PSMC6,PSMA3,LGMN,PSMC1,PSMB5,PSMA6,PSME2,SEC23A,PSMA7,KIF3B,PSMD10,PSMD7,PYCARD,CTSH,IKBKB,DCTN6,RELB,FCGRT,NOD1,AP1S1,PSMA2,PSMD3,PSMD11,RAB34,PSMD9,RAB5B,CLEC4A,RAB…	PSMB1,PSMC4,AP2S1,CYBA,CAPZB,PSMC5,TREM2,PSMD8,PSMA3,PSMC1,PSMB5,PSMA7,PSMD7,CTSH,AP1S1,PSMD3,RAB34,CTSD,CLTA,PSMB2,PSMA1,CTSL,PSMB7,DCTN3,ACTR1A,PSMB6,PSMA5,ARF1,FCGR1A,CD1C,FCER1G,PSMD4,AP2M1,PSMD6,PSMC3,CALR,PSMD13,BCAP31,PSMD12,IFI30,IKBKG,PSMB3	KIFAP3,KIF3B,LNPEP,FGL2
GO_ESTABLISHMENT_OF_PROTEIN_LOCALIZATION_TO_ENDOPLASMIC_RETICULUM	GO:0072599	109	Up	2.0066149269672427e-6	6.263146840796507e-4	6	SEC62,RPS20,SEC63,HSPA5,SEC61A1,RPL18,TRAM2,SEC61A2,TRAM1,RPL31,RPS5,RAB10,RPL6,RPLP0,RPL3,PMM1,SRP54,CHMP4B,SGTA,RPS16,RPS19,RPL18A,SEC61B,RPL28,RPL19,RPL34,RPS13,RPS12,RPL24,SSR3,SPCS1,RPS15,RAB3GAP1,RPL22,RPS25,SPCS2,RAB3GAP2,RPL21,RPL5,RPS10,RPL23,SPCS3,RPS4Y1,RPL36,RPL27,SEC61G,RPS15A,RPL35,RPS6,RPLP1,RPS24,SRP14,PMM2,RPS2,RPS11,RPL13A,RPL11,RPS8,SRP9,RPS27A,RPL32,RPS3A,RPL37,RPL10,RPL7,RPL7…	SEC61A1,TRAM1,RPS5,RPL3,SEC61B,RPL19,RPS12,SSR3,SPCS2,SPCS3,SEC61G,RPS6,RPLP1,RPL13A,RPL32,RPS3A,SRP19,RPL8,RPL9,RPSA,RPL14,RPL12,RPS4X,RPL10A	RPS4Y1
GO_REGULATION_OF_TRANSCRIPTION_FROM_RNA_POLYMERASE_II_PROMOTER_IN_RESPONSE_TO_HYPOXIA	GO:0061418	70	Up	2.276963382219372e-6	6.822693078482126e-4	1	CREBBP,PSMB1,PSMC4,PSMA4,PSME4,SIRT2,PSMC5,PSME1,PSMD5,PSMD8,RBX1,EP300,PSMC6,PSMA3,HIF1A,PSMC1,PSMB5,PSMA6,PSME2,PSMA7,PSMD10,PSMD7,PSMA2,CUL2,PSMD3,PSMD11,PSMD9,VEGFA,PSMD14,EPAS1,NFE2L2,EGR1,HIF3A,PSMF1,PSMB2,PSMA1,EGLN3,PSME3,VHL,EGLN1,PSMB7,TP53,PSMB6,PSMA5,ARNT,RPS27A,LIMD1,NOTCH1,UBC,BACH1,PSMD4,PSMB4,PSMC2,PSMD6,CITED2,PSMC3,HIF1AN,RBPJ,UBB,PSMD1,PSMD2,HIGD1A,PSMD13,PSMD12,PSMB8,PSMB10,UB…	PSMB1,PSMC4,PSMC5,PSMD8,PSMA3,PSMC1,PSMB5,PSMA7,PSMD7,PSMD3,PSMB2,PSMA1,PSMB7,PSMB6,PSMA5,PSMD4,PSMD6,PSMC3,PSMD13,PSMD12,PSMB3	EP300,HIF1AN
GO_AEROBIC_RESPIRATION	GO:0009060	73	Up	2.8631386913206033e-6	8.249143052570247e-4	3	COX10,UQCRC1,MDH1,COX15,CS,MTFR1,IDH3G,SDHA,ME2,DLD,FH,ACO2,HIF1A,IDH3B,SLC25A14,OGDH,NDUFS8,TRPV4,COX6A1,NNT,NDUFS7,COX7A2L,SDHB,MTFR1L,DLST,IDE,CAT,ACO1,PANK2,COX6B1,COX7C,CBFA2T3,COX4I2,COX4I1,COX7B,PDHA1,BLOC1S1,COX5B,SUCLA2,IREB2,IDH1,UQCRC2,SIRT3,SDHC,MTFR2,MDH2,SURF1,DLAT,ME3,OXA1L,UQCRB,SUCLG1,COX6C,FXN,VCP,IDH3A,SDHAF2,PDHB,CYCS,SUCLG2,UQCRH,BNIP3,COX8A,COX5A,FAHD1,DHTKD1,IDH2,SHMT2,UQCR…	UQCRC1,CS,IDH3B,NDUFS8,TRPV4,COX6A1,NDUFS7,SDHB,COX4I1,BLOC1S1,MDH2,UQCRH,COX8A,COX5A,NDUFA4,UQCRHL,ADSL	CBFA2T3,BNIP3,DHTKD1
GO_HEMATOPOIETIC_STEM_CELL_DIFFERENTIATION	GO:0060218	74	Up	3.262053170524382e-6	9.050385296443757e-4	2	PSMB1,PSMC4,PSMA4,FOXC1,EIF2AK2,CBFB,PSME4,TCF3,ITCH,XRCC5,PSMC5,PUS7,PSME1,PSMD5,ABL1,PSMD8,SETD1A,OSM,PSMC6,PSMA3,PSMC1,PSMB5,PSMA6,PSME2,PSMA7,PSMD10,PSMD7,ERCC2,CDK6,PSMA2,GATA3,PSMD3,PSMD11,PSMD9,SRF,HSPA9,PSMD14,NFE2L2,KMT2A,MYB,PSMF1,PSMB2,PSMA1,PSME3,LMO2,PSMB7,YAP1,LMBR1L,TCF12,TP53,PSMB6,PSMA5,BATF,RUNX1,PSMD4,PSMB4,ACE,PSMC2,PSMD6,METTL3,PSMC3,PSMD1,PSMD2,GATA2,HOXB4,PSMD13,PSMD12,YTHD…	PSMB1,PSMC4,PSMC5,PSMD8,PSMA3,PSMC1,PSMB5,PSMA7,PSMD7,PSMD3,PSMB2,PSMA1,PSMB7,PSMB6,PSMA5,BATF,PSMD4,PSMD6,PSMC3,PSMD13,PSMD12,PSMB3	OSM,CDK6,KMT2A,LDB1
GO_RIBOSOME_ASSEMBLY	GO:0042255	53	Up	3.7932635504005033e-6	0.0010148334734303632	4	MRTO4,NLE1,MRPL22,RPS5,RPL6,RPLP0,RPL3,RPS19,C1QBP,NOP2,MDN1,BRIX1,RPL24,RPS15,NSUN4,FASTKD2,MTERF4,MRPS2,RPL5,RPS10,MRPS7,SBDS,PPAN,DHX30,ERAL1,NIP7,RSL24D1,RPL11,EIF2A,ABT1,RPL10,MTERF3,RPS14,RPSA,RPL38,MRPL11,RPS27,RRS1,NPM1,MRPS11,DDX28,RPS27L,RRP7A,RPF2,RPL12,RPL23A,DDX3X,RPS28,PWP2,EIF6,MRPL20,MPV17L2,BOP1	MRPL22,RPS5,RPL3,MRPS7,RPSA,NPM1,RPL12,DDX3X,EIF6,MRPL20,BOP1	EIF2A
GO_INTERLEUKIN_1_MEDIATED_SIGNALING_PATHWAY	GO:0070498	97	Up	5.684451887289466e-6	0.0014683527271615651	7	PSMB1,PSMC4,VRK2,PSMA4,CUL1,TAB2,PSME4,FBXW11,TOLLIP,PSMC5,IRAK3,PSME1,PSMD5,PSMD8,TAB1,RBX1,PSMC6,PSMA3,PSMC1,RPS6KA5,PSMB5,PSMA6,NFKBIA,PSME2,PSMA7,PSMD10,MAPK3,PSMD7,RIPK2,IKBKB,NOD1,PSMA2,MAP3K8,PSMD3,PSMD11,NFKB1,PSMD9,SKP1,IL1A,PSMD14,IL1R2,IL1R1,IL1RL2,EGR1,IL1B,PSMF1,PSMB2,PSMA1,PSME3,IRAK2,MAP3K7,IL6,IL1RN,PSMB7,PELI2,PSMB6,PSMA5,RPS27A,ST18,UBC,TAB3,PSMD4,PSMB4,SQSTM1,PSMC2,RPS6KA4,PSMD…	PSMB1,PSMC4,TOLLIP,PSMC5,PSMD8,PSMA3,PSMC1,PSMB5,PSMA7,PSMD7,PSMD3,SKP1,PSMB2,PSMA1,PSMB7,PSMB6,PSMA5,PSMD4,RPS6KA4,PSMD6,PSMC3,IRAK1,PSMD13,PSMD12,IKBKG,PSMB3	IRAK3,TAB1,MAP3K7
GO_PROTEIN_LOCALIZATION_TO_ENDOPLASMIC_RETICULUM	GO:0070972	128	Up	6.211546520486199e-6	0.0015510231661654038	6	SEC62,RPS20,SEC63,HSPA5,SEC61A1,RPL18,TRAM2,SEC61A2,TRAM1,RPL31,BCAP29,RPS5,RAB10,PPP1R15A,RPL6,RPLP0,RPL3,PMM1,SRP54,CHMP4B,VAPA,SGTA,RPS16,RPS19,KDELR1,RPL18A,SEC61B,GBF1,RPL28,RPL19,RPL34,RPS13,RPS12,RPL24,SSR3,SPCS1,RPS15,RTN4,RAB3GAP1,RPL22,RPS25,SPCS2,ANKRD13C,RAB3GAP2,RPL21,RPL5,RPS10,RPL23,SPCS3,RPS4Y1,RPL36,RPL27,SEC61G,RPS15A,UBAC2,OS9,KDELR2,RPL35,RPS6,RPLP1,RPS24,SRP14,PMM2,RPS2,RPS11…	SEC61A1,TRAM1,RPS5,RPL3,SEC61B,RPL19,RPS12,SSR3,SPCS2,SPCS3,SEC61G,KDELR2,RPS6,RPLP1,RPL13A,RPL32,RPS3A,SRP19,RER1,RPL8,RPL9,RPSA,BCAP31,RPL14,GPAA1,RPL12,RPS4X,RPL10A	RPS4Y1,TAPT1,LRRK2
GO_SCF_DEPENDENT_PROTEASOMAL_UBIQUITIN_DEPENDENT_PROTEIN_CATABOLIC_PROCESS	GO:0031146	83	Up	1.1010470071781738e-5	0.002660626816377968	1	FBXL3,PSMB1,PSMC4,WWTR1,PSMA4,CUL1,PSME4,FBXW11,PSMC5,PSME1,PSMD5,PSMD8,RBX1,PSMC6,PSMA3,PSMC1,PSMB5,PSMA6,PSME2,PSMA7,PSMD10,PSMD7,FBXO31,PSMA2,FBXW4,FBXL15,CUL2,FBXL20,PSMD3,PSMD11,FBXW7,PSMD9,FBXO9,FBXL4,SKP1,RNF7,PSMD14,FBXO2,FBXO6,KIF14,FBXL5,LRRC29,PSMF1,PSMB2,FBXL12,PSMA1,PSME3,FBXO44,FBXL8,PSMB7,CUL4A,PSMB6,PSMA5,SKP2,FBXL17,FBXO38,AMN1,FBXO4,FBXL18,CUL4B,FBXW5,PSMD4,PSMB4,PSMC2,CCNF,PSMD…	PSMB1,PSMC4,PSMC5,PSMD8,PSMA3,PSMC1,PSMB5,PSMA7,PSMD7,PSMD3,SKP1,PSMB2,PSMA1,PSMB7,CUL4A,PSMB6,PSMA5,PSMD4,PSMD6,PSMC3,PSMD13,PSMD12,PSMB3	FBXL3,FBXL4,FBXL17
GO_MITOCHONDRIAL_GENE_EXPRESSION	GO:0140053	157	Up	1.1666767319803928e-5	0.0027311173122703506	1	ELAC2,LARS2,TRIT1,MRPS10,MRPL43,GATB,MRPS35,MRPS24,IARS2,HSD17B10,TRNT1,MRPS34,MRPL22,NOA1,MTIF2,MRPL28,MRPS33,MRPS18A,POLRMT,ALKBH1,UQCC1,MTG2,CDK5RAP1,MRPS31,EARS2,SARS2,MRPL4,MRPL32,TFAM,C1QBP,MRPL27,MRPL51,MTRF1L,MRPL18,MRPL2,MRPS30,MRPS27,MRPL3,MRPL19,MRPL37,WARS2,MRPS15,NSUN4,DARS2,FASTKD2,FOXO3,MRPS14,MTRF1,MTERF2,MTIF3,MTERF4,MRPS2,TSFM,FASTKD3,AARS2,MRPS7,MRPS26,TRMT5,MTERF1,MRPS12,MRPL3…	HSD17B10,MRPL22,MRPL28,MRPL27,MRPL37,MRPS15,TSFM,FASTKD3,MRPS7,MRPS12,MRPL47,MRPL15,MRPL9,MRPL55,MRPL36,AURKAIP1,TUFM,MRPL14,MRPS23,MRPS16,MRPL54,MRPL21,MRPL20,MRPS6	MTRF1,AARS2,TRMT10B
GO_PROTON_TRANSMEMBRANE_TRANSPORT	GO:1902600	90	Up	1.3081168351771672e-5	0.0029694252158521694	6	COX10,COX15,ATP2C1,ATP6V0A1,ATP6V1H,SPHK2,ATP2C2,SLC9A7,ATP6AP1,CLCN4,ATP2A3,VPS9D1,SLC25A3,SLC46A1,TESC,SLC9A1,ATP6V1D,SLC25A14,PPIF,SLC9A3R1,CLCN3,SLC2A9,SLC15A3,TCIRG1,SLC11A2,COX6A1,COX7A2,NNT,ATP6V0E1,ATP6V1A,NDUFS7,COX7A2L,PARK7,ATP6V0B,SLC17A5,HVCN1,SLC36A1,COX6B1,COX7C,ATP6V1F,ACTN4,COX4I2,ATP6V1E1,COX4I1,COX7B,COX5B,SLC2A8,ATP6V1G1,COX17,SLC15A4,SLC30A5,ATP6V1B2,ATP6V0D2,SURF1,TMCO3,ATP6…	ATP6AP1,SLC25A3,SLC15A3,TCIRG1,SLC11A2,COX6A1,ATP6V0E1,NDUFS7,PARK7,ATP6V0B,ATP6V1F,COX4I1,TMCO3,ATP6V0D1,STOML2,ATP2A2,UCP2,COX8A,COX5A,CYC1,NDUFA4	SPHK2
GO_PROTEIN_DEMETHYLATION	GO:0006482	27	Down	1.998031420596009e-5	0.004402133344613148	1	KDM1A,KDM7A,JARID2,KDM5D,KDM4A,JMJD6,KDM5A,KDM2B,HSF4,KDM4C,KDM3A,KDM5B,UBE2B,KDM3B,KDM5C,KDM4B,KDM6B,KDM6A,KDM8,ALKBH4,KDM1B,JMJD1C,PHF8,KDM2A,UTY,PHF2,PPME1	KDM5C,KDM6A	KDM1A,KDM5D,KDM3B,KDM1B,UTY
GO_ENERGY_DERIVATION_BY_OXIDATION_OF_ORGANIC_COMPOUNDS	GO:0015980	217	Up	2.5069280299587675e-5	0.00536554224926318	3	NDUFAB1,SLC25A13,COX10,UQCRC1,MDH1,COX15,BID,IGF1,NDUFS1,RB1CC1,AIFM2,PHKA2,PPP1R3F,CS,NDUFB4,MTFR1,IDH3G,PYGM,ADGRF5,ACADVL,SDHA,TIGAR,PGM1,ME2,GSK3B,NOA1,GNAS,COQ9,NDUFB2,DLD,FH,SORBS1,NDUFB7,ACO2,PYGL,HIF1A,PYGB,IDH3B,SLC25A14,TAZ,PHKB,GYS1,AKT2,ETFB,GSK3A,OGDH,PRKAG2,NDUFC1,NDUFS8,TRPV4,IFNG,COX6A1,NNT,PCDH12,GBE1,POMC,GPD2,NDUFS7,COQ10B,PASK,SLC25A12,COX7A2L,PARK7,LEPR,SDHB,MTFR1L,STBD1,NDUF…	NDUFAB1,UQCRC1,CS,ACADVL,NDUFB2,NDUFB7,IDH3B,ETFB,NDUFS8,TRPV4,COX6A1,NDUFS7,PARK7,SDHB,DNAJC15,CISD1,COX4I1,BLOC1S1,NDUFB10,SNCA,NDUFS6,MDH2,NDUFB11,NDUFB9,NDUFB6,NDUFS5,UQCRFS1,PPP1CA,UQCRH,COX8A,COX5A,CYC1,PPP1R2,NDUFA6,NDUFA4,CALM1,NDUFS3,UQCRHL,ADSL	RB1CC1,PHKB,CBFA2T3,PPP1R3D,AGL,INSR,BNIP3,DHTKD1,PHLDA2
GO_MORPHOGENESIS_OF_A_POLARIZED_EPITHELIUM	GO:0001738	112	Up	3.0037996932278436e-5	0.0062504065283249385	5	DVL2,AP2B1,PAFAH1B1,PSMB1,FUZ,MKS1,PSMC4,PSMA4,AP2S1,LAMA3,MYO9A,RHOA,PSME4,EXOC5,CDC42,WDR1,CELSR1,GPC4,OPHN1,RAB10,PSMC5,PSME1,PSMD5,ABL1,PSMD8,SH3BP1,PSMC6,PSMA3,DAAM1,PSMC1,PSMB5,PSMA6,PSME2,PSMA7,PSMD10,PARD6A,PSMD7,FOXF1,RPGRIP1L,FZD3,PLEKHA4,PSMA2,DVL1,PSMD3,PFN1,PSMD11,SMURF2,SLC9A3R1,IFT20,PSMD9,PTK7,NPHP3,WNT5A,PSMD14,PSMF1,PSMB2,PSMA1,LAMA5,PSME3,ANKRD6,AHI1,RAC1,PSMB7,SEC24B,PRICKLE1,…	PSMB1,PSMC4,AP2S1,CDC42,WDR1,PSMC5,PSMD8,PSMA3,PSMC1,PSMB5,PSMA7,PSMD7,PSMD3,PFN1,PSMB2,PSMA1,PSMB7,PSMB6,PSMA5,PSMD4,AP2M1,PSMD6,PSMC3,PSMD13,PSMD12,PSMB3	MYO9A,EXOC5,PLEKHA4
GO_TRANSFERRIN_TRANSPORT	GO:0033572	28	Up	3.7845586144958905e-5	0.007614750466571692	6	HFE,ATP6V0A1,ATP6V1H,ATP6AP1,TFRC,DNM2,MCOLN1,ATP6V1D,TCIRG1,ATP6V0E1,ATP6V1A,STEAP3,ATP6V0B,ATP6V1F,ATP6V1E1,ATP6V1G1,CLTC,ATP6V1B2,ATP6V0D2,ATP6V1C1,ATP6V0D1,LMTK2,ATP6V0E2,ARHGAP1,RAB11B,ATP6V0A2,ATP6V0C,ATP6V1E2	ATP6AP1,TCIRG1,ATP6V0E1,ATP6V0B,ATP6V1F,ATP6V0D1
GO_CELLULAR_AMINO_ACID_METABOLIC_PROCESS	GO:0006520	231	Up	3.862775567076816e-5	0.007614750466571692	1	GCLC,PSMB1,AASS,LARS2,PSMC4,GCLM,MRI1,CTNS,PSMA4,CTPS2,ATP2B4,ALDH18A1,GATB,BCAT1,OAT,IARS2,PSME4,ASNS,HSD17B10,ACAT1,MCCC1,SLC1A3,ARG2,BCKDHB,PLOD1,HAL,CAD,SEPHS1,ERO1B,PSMC5,DLD,PSME1,PHGDH,COMT,PSMD5,PSMD8,MTAP,GGT5,GGT1,GCAT,TXN2,PSMC6,PSMA3,GSTZ1,MTHFD1,PSMC1,PSMB5,PSMA6,PSME2,GSS,PSMA7,AHCY,PSMD10,SMS,PSMD7,CRYM,EARS2,BCKDK,FAH,SARS2,OAZ1,IL4I1,BCAT2,GCDH,OGDH,HIBADH,AIMP2,PLOD3,PSMA2,PSMD3…	PSMB1,PSMC4,ALDH18A1,HSD17B10,PSMC5,COMT,PSMD8,TXN2,PSMA3,PSMC1,PSMB5,GSS,PSMA7,PSMD7,BCKDK,OAZ1,GCDH,PSMD3,PARK7,PRDX4,PSMB2,ASL,PSMA1,SDS,PSMB7,PPA2,SDSL,PSMB6,PSMA5,PTS,CARNMT1,PSMD4,HAAO,PSMD6,PSMC3,PPA1,PSMD13,PSMD12,PSMB3	MTR,AARS2,DBT,PCYOX1L,AASDHPPT,DDAH1,MTHFR,ABAT,DPYD
GO_MONOSACCHARIDE_CATABOLIC_PROCESS	GO:0046365	54	Up	8.858556191079499e-5	0.01635010463473122	1	BAD,TKTL1,FUT8,PFKP,PKM,ENO1,TIGAR,PGM1,XYLB,PGK1,DHDH,GPI,GALK1,ENO3,ALDOC,GAPDH,TPI1,ENO2,SLC25A12,GALE,AKR1A1,PFKFB2,KHK,SORD,TP53,FOXK2,PFKL,GALM,TKFC,ALDOA,PFKM,HK1,GALK2,ADPGK,HK2,HK3,LRP5,FOXK1,ALDH1A1,PGM2L1,CRYL1,NUDT5,GLYCTK,PGM2,DCXR,GLB1,RBKS,PGAM1,BPGM,FUT10,FUT7,FUT4,RPE,GALT	BAD,PKM,ENO1,GAPDH,AKR1A1,FOXK2,ALDOA,NUDT5,GLYCTK,DCXR,PGAM1
GO_REGULATION_OF_MORPHOGENESIS_OF_AN_EPITHELIUM	GO:1905330	128	Up	8.89400377262492e-5	0.01635010463473122	5	DVL2,AP2B1,PSMB1,BTBD7,MKS1,PSMC4,HGF,PSMA4,AP2S1,RHOA,PSME4,CDC42,CLASP1,NTN4,CELSR1,GPC4,SIRT6,FGFR1,PSMC5,ESR1,PSME1,PSMD5,ABL1,PSMD8,PSMC6,PSMA3,DAAM1,PSMC1,PSMB5,PSMA6,PSME2,PSMA7,PSMD10,PARD6A,PSMD7,FZD3,PLEKHA4,PSMA2,DVL1,GATA3,PSMD3,PFN1,PSMD11,SMURF2,MDK,PSMD9,PTK7,VEGFA,NPHP3,WNT5A,FOXP1,PSMD14,STAT1,RREB1,PAX8,PSMF1,PSMB2,SIX1,LIF,PSMA1,PSME3,WNT2B,ANKRD6,AHI1,RAC1,PSMB7,SEC24B,PRICKLE…	PSMB1,PSMC4,AP2S1,CDC42,PSMC5,PSMD8,PSMA3,PSMC1,PSMB5,PSMA7,PSMD7,PSMD3,PFN1,PSMB2,PSMA1,PSMB7,PSMB6,PSMA5,PSMD4,AP2M1,PSMD6,PSMC3,PSMD13,PSMD12,PSMB3	PLEKHA4
GO_GLYCOLYTIC_PROCESS_THROUGH_FRUCTOSE_6_PHOSPHATE	GO:0061615	23	Up	8.948795755226004e-5	0.01635010463473122	3	PFKP,PKM,ENO1,PGK1,GPI,GALK1,ENO3,ALDOC,GAPDH,TPI1,ENO2,FOXK2,PFKL,ALDOA,PFKM,HK1,ADPGK,HK2,HK3,FOXK1,PGM2L1,PGAM1,BPGM	PKM,ENO1,GAPDH,FOXK2,ALDOA,PGAM1
GO_PHAGOSOME_ACIDIFICATION	GO:0090383	23	Up	9.579341920278121e-5	0.01708544055352462	8	ATP6V0A1,ATP6V1H,RAB7A,ATP6V1D,TCIRG1,ATP6V0E1,ATP6V1A,ATP6V0B,RAB38,ATP6V1F,ATP6V1E1,ATP6V1G1,RAB20,ATP6V1B2,ATP6V0D2,ATP6V1C1,SLAMF8,ATP6V0D1,ATP6V0E2,RAB39A,ATP6V0A2,ATP6V0C,ATP6V1E2	TCIRG1,ATP6V0E1,ATP6V0B,ATP6V1F,ATP6V0D1
GO_REGULATION_OF_HEMATOPOIETIC_PROGENITOR_CELL_DIFFERENTIATION	GO:1901532	77	Up	1.0083741932741608e-4	0.017566816469341252	2	PSMB1,PSMC4,PSMA4,KITLG,FOXC1,EIF2AK2,CBFB,PSME4,TCF3,PDCD2,ITCH,PSMC5,PUS7,PSME1,PSMD5,ABL1,PSMD8,SETD1A,OSM,PSMC6,PSMA3,PSMC1,PSMB5,PSMA6,PSME2,PSMA7,PSMD10,PSMD7,CDK6,PSMA2,GATA3,PSMD3,PSMD11,PSMD9,HSPA9,HES1,PSMD14,SOS1,NFE2L2,KMT2A,MYB,PSMF1,PSMB2,ZBTB1,PSMA1,PSME3,DPF2,LMO2,PSMB7,YAP1,TCF12,PSMB6,PSMA5,NOTCH1,FLCN,RUNX1,PSMD4,PSMB4,PSMC2,PSMD6,METTL3,PSMC3,NUDT21,PSMD1,DHX36,PSMD2,GATA2,PSM…	PSMB1,PSMC4,PSMC5,PSMD8,PSMA3,PSMC1,PSMB5,PSMA7,PSMD7,PSMD3,PSMB2,PSMA1,PSMB7,PSMB6,PSMA5,PSMD4,PSMD6,PSMC3,PSMD13,PSMD12,PSMB3	OSM,CDK6,HES1,SOS1,KMT2A,DPF2,DHX36,LDB1
GO_IRON_ION_TRANSPORT	GO:0006826	53	Up	1.1936657212667836e-4	0.02032215890456699	6	HFE,LTF,SLC11A1,ATP6V0A1,ATP6V1H,CP,ATP6AP1,TFRC,SLC46A1,DNM2,FTL,MCOLN1,ATP6V1D,SLC39A14,HAMP,TCIRG1,SLC11A2,IFNG,ATP6V0E1,ATP6V1A,STEAP3,ATP6V0B,FLVCR2,STEAP4,ATP6V1F,ATP6V1E1,ABCB7,ISCU,IREB2,ATP6V1G1,SLC40A1,CLTC,ATP6V1B2,SLC25A37,ATP6V0D2,LCN2,ATP6V1C1,SLC25A28,ATP6V0D1,FLVCR1,SFXN1,LMTK2,ATP7A,B2M,FTH1,MMGT1,ATP6V0E2,ARHGAP1,RAB11B,ATP6V0A2,ATP6V0C,SLC48A1,ATP6V1E2	ATP6AP1,FTL,TCIRG1,SLC11A2,ATP6V0E1,ATP6V0B,ATP6V1F,ATP6V0D1,FTH1,SLC48A1
GO_RIBONUCLEOSIDE_TRIPHOSPHATE_BIOSYNTHETIC_PROCESS	GO:0009201	40	Up	1.4528221000336026e-4	0.02418464522522604	1	SLC25A13,CTPS2,SPHK2,PKM,ENO1,VPS9D1,CAD,TREM2,TAZ,NME3,NME4,TGFB1,IMPDH1,PRKAG2,NME5,SLC25A12,UCK1,COX5B,NME7,UCK2,PARP1,ALDOA,PID1,FLCN,AK9,PINK1,AK4,VCP,STOML2,STAT3,CTPS1,NME6,DNAJC30,IMPDH2,CYC1,UCKL1,UQCC3,TMSB4X,NME1,NME2	PKM,ENO1,TREM2,ALDOA,STOML2,IMPDH2,CYC1,NME1	SPHK2
GO_PH_REDUCTION	GO:0045851	44	Up	1.4987918921369276e-4	0.02440750013912549	8	SLC11A1,GRN,ATP6V0A1,ATP6V1H,SLC9A7,ROGDI,ATP6AP1,RAB7A,ATP6V1D,CLN5,DMXL2,CA2,CLCN3,TCIRG1,ATP6V0E1,ATP6V1A,GPR89A,ATP6V0B,FASLG,RAB38,ATP6V1F,CLN6,ATP6V1E1,PPT1,CCDC115,ATP6V1G1,RAB20,SNAPIN,ATP6V1B2,ATP6V0D2,ATP6V1C1,SLAMF8,ATP6V0D1,CLIC4,ATP6V0E2,BCL2,DMXL1,RAB39A,ATP6V0A2,ATP6V0C,GPR89B,CLN3,TMEM199,ATP6V1E2	GRN,ATP6AP1,TCIRG1,ATP6V0E1,ATP6V0B,ATP6V1F,ATP6V0D1
GO_SIGNAL_PEPTIDE_PROCESSING	GO:0006465	11	Up	1.7888326783746603e-4	0.0280063634528046	1	PCSK5,HM13,CLN5,SPCS1,SPCS2,SPCS3,FURIN,SEC11A,SPPL3,SEC11C,IMMP2L	HM13,SPCS2,SPCS3,FURIN
GO_PROTEIN_TARGETING_TO_MEMBRANE	GO:0006612	169	Up	1.7945607338601264e-4	0.0280063634528046	6	SEC62,RPS20,FYN,ZDHHC6,SEC63,PEX3,HSPA5,SEC61A1,RPL18,TRAM2,SEC61A2,TRAM1,RPL31,RPS5,RPL6,RPLP0,MICALL1,RPL3,MIEF1,SRP54,CHMP4B,CEMIP,ZDHHC2,SGTA,RPS16,AKT2,RPS19,RPL18A,SEC61B,RPL28,RPL19,RPL34,RPS13,C2CD5,RPS12,ARL6,RPL24,SSR3,RPS15,ICMT,RPL22,RPS25,ITGB1BP1,PEX16,RPL21,RPL5,VAMP7,RPS10,SSR1,RPL23,RAB3IP,RPS4Y1,RPL36,RPL27,EXOC4,INPP5K,RPS15A,ZDHHC4,RTP4,RPL35,RPS6,SDCBP,RPLP1,RPS24,PEX5,VPS37B…	SEC61A1,TRAM1,RPS5,RPL3,SEC61B,RPL19,RPS12,SSR3,RPS6,RPLP1,RPL13A,RPL32,RPS3A,SRP19,RPL8,SSR2,RPL9,RPSA,RPL14,RPL12,RPS4X,RPL10A	FYN,RPS4Y1,PAK1,ZDHHC20
GO_NON_CANONICAL_WNT_SIGNALING_PATHWAY	GO:0035567	120	Up	1.9249000994140398e-4	0.029152492716384433	7	DVL2,AP2B1,PSMB1,MKS1,PSMC4,PSMA4,AP2S1,RHOA,PSME4,IFT80,CDC42,CELSR1,GPC4,GNB1,TNRC6C,NLK,PSMC5,TNRC6A,PSME1,AGO1,PSMD5,ABL1,PSMD8,TNRC6B,PSMC6,PSMA3,DAAM1,PSMC1,PSMB5,PSMA6,PSME2,PSMA7,PSMD10,PARD6A,PSMD7,FZD3,PLEKHA4,PSMA2,DVL1,PPP3CB,PSMD3,PFN1,PSMD11,SMURF2,PSMD9,PTK7,NPHP3,WNT5A,PSMD14,AGO2,PSMF1,PSMB2,AGO3,PSMA1,NFATC1,PSME3,PDE6B,AGO4,ANKRD6,MAP3K7,RAC1,PSMB7,PLCB2,LEF1,PPP3CA,PRICKLE1,NK…	PSMB1,PSMC4,AP2S1,CDC42,PSMC5,PSMD8,PSMA3,PSMC1,PSMB5,PSMA7,PSMD7,PSMD3,PFN1,PSMB2,PSMA1,PSMB7,CSNK1D,PSMB6,PSMA5,PSMD4,AP2M1,PSMD6,PSMC3,PSMD13,PSMD12,CALM1,PSMB3	TNRC6B,PLEKHA4,NFATC1,MAP3K7,TCF7L2
GO_TRANSITION_METAL_ION_TRANSPORT	GO:0000041	83	Up	1.9458345158446426e-4	0.029152492716384433	6	FKBP4,HFE,LTF,SLC30A9,ATP2C1,SLC11A1,SLC39A9,ATP6V0A1,ATP6V1H,CP,ATP2C2,ATP6AP1,TFRC,SLC46A1,DNM2,FTL,MCOLN1,ATP6V1D,SLC30A4,SLC39A14,HAMP,ATP13A1,TCIRG1,SLC11A2,IFNG,SLC39A7,ATP6V0E1,ATP6V1A,STEAP3,ATP6V0B,FLVCR2,CUTC,STEAP4,ATP6V1F,SCO2,ATP6V1E1,ABCB7,SCO1,SLC39A11,ISCU,IREB2,SLC31A2,SLC31A1,ATP6V1G1,SLC40A1,COX17,SLC39A8,CLTC,SLC39A6,SLC39A3,TRPM2,SLC39A1,SLC30A5,ATP6V1B2,SLC25A37,ATP6V0D2,SLC…	ATP6AP1,FTL,TCIRG1,SLC11A2,ATP6V0E1,ATP6V0B,ATP6V1F,SLC39A11,SLC39A4,ATP6V0D1,FTH1,ATOX1,SLC48A1
GO_PLASMA_LIPOPROTEIN_PARTICLE_CLEARANCE	GO:0034381	36	Up	2.09109284938709e-4	0.030714463793644488	9	AP2B1,MYLIP,MSR1,AP2S1,SOAT1,DGAT2,SCARB1,KHSRP,HMOX1,LMF1,CSK,LIPA,EHD1,HDLBP,APOA1,NPC2,CLTA,LDLR,APOE,APOC1,CD36,CLTC,NPC1,NCEH1,LDLRAP1,AP2M1,LRPAP1,HNRNPK,ANXA2,AP2A2,APOBR,AP2A1,APOM,APOC2,CNPY2,GPIHBP1	AP2S1,SOAT1,DGAT2,NPC2,CLTA,AP2M1,LRPAP1,ANXA2
GO_RIBOSOMAL_LARGE_SUBUNIT_BIOGENESIS	GO:0042273	63	Up	2.1966148920018875e-4	0.03164392722305027	4	LAS1L,RPL26L1,NOP16,MRTO4,NLE1,DDX18,RPL6,RPLP0,PES1,SNU13,RPL3,GTPBP4,FTSJ3,NOP2,PAK1IP1,MDN1,BRIX1,RPL24,ZNHIT6,EBNA1BP2,FASTKD2,GTF3A,RPL5,PPAN,DHX30,NIP7,WDR74,RPL35,RSL24D1,WDR12,URB1,RPL11,NVL,NHP2,RPL7L1,RPL10,RPL7,SURF6,RPL7A,HEATR3,MALSU1,RPL26,NOL9,MRPL1,RSL1D1,RPL38,ZNF622,MRPL11,RRS1,NPM1,DDX28,RPL35A,RPL14,NOC2L,RPF2,RPL12,RPL23A,SDAD1,RPL10A,EIF6,MRPL20,BOP1,ZNHIT3	SNU13,RPL3,GTPBP4,EBNA1BP2,GTF3A,NHP2,NPM1,RPL14,RPL12,RPL10A,EIF6,MRPL20,BOP1	ZNHIT6,URB1,SURF6
GO_TUMOR_NECROSIS_FACTOR_MEDIATED_SIGNALING_PATHWAY	GO:0033209	137	Up	2.243879907306041e-4	0.0317149139351501	7	SPPL2B,MAP3K14,TNFRSF12A,PSMB1,PSMC4,BIRC3,TNFRSF1B,PSMA4,TNFRSF9,TRAF1,CASP8,CLDN18,TNFRSF1A,PSME4,CYLD,GSTP1,PSMC5,CDIP1,PSME1,RNF31,RFFL,PSMD5,JAK2,PSMD8,PSMC6,PSMA3,PSMC1,PSMB5,PSMA6,NFKBIA,PSME2,CD40,PSMA7,PSMD10,CD40LG,TNFSF13B,TRADD,PSMD7,PYCARD,IKBKB,PIAS4,CARD8,TAX1BP1,PSMA2,TNFSF8,PSMD3,PSMD11,BIRC2,MADD,PSMD9,KRT18,LTBR,PSMD14,STAT1,APOA1,TNFAIP3,FOXO3,TRIM32,PTK2B,TNFRSF8,TNFSF9,CD70,…	PSMB1,PSMC4,PSMC5,PSMD8,PSMA3,PSMC1,PSMB5,PSMA7,PSMD7,PSMD3,PSMB2,PSMA1,PSMB7,TNFRSF11A,PSMB6,PSMA5,PSMD4,PSMD6,PSMC3,SPHK1,PSMD13,TNFRSF4,TNFRSF18,PSMD12,IKBKG,PSMB3	TNFRSF1B,CYLD,JAK2,CARD8,TNFRSF8,AIM2,HSPA1A,CARD16
GO_MITOCHONDRIAL_ELECTRON_TRANSPORT_UBIQUINOL_TO_CYTOCHROME_C	GO:0006122	13	Up	2.4636925323299347e-4	0.03417689029571026	3	UQCRC1,UQCR11,UQCRC2,UQCRB,UQCRQ,UQCRFS1,MECP2,CYCS,UQCRH,CYC1,UQCR10,UQCC3,UQCRHL	UQCRC1,UQCRFS1,UQCRH,CYC1,UQCRHL
GO_RESPONSE_TO_INTERLEUKIN_1	GO:0070555	174	Up	2.64657069425322e-4	0.036046292855728856	7	GCLC,TFPI,CD38,UPF1,CX3CL1,CCL26,SELE,PSMB1,PSMC4,VRK2,PSMA4,YTHDC2,CYBA,CUL1,TAB2,HYAL2,HDAC4,PSME4,RORA,FBXW11,EDN1,TOLLIP,PSMC5,IGBP1,ICAM1,IRAK3,PSME1,PSMD5,PSMD8,TAB1,RBX1,PSMC6,PSMA3,HIF1A,PSMC1,RPS6KA5,PSMB5,YY1,PSMA6,NFKBIA,PSME2,CD40,PSMA7,PSMD10,MAPK3,CCL22,CCL17,PSMD7,USP10,PYCARD,RIPK2,IKBKB,CACTIN,NOD1,CCL24,PSMA2,MAP3K8,PSMD3,PSMD11,CCL7,CCL2,CCL8,NFKB1,PSMD9,SKP1,HYAL1,IL1A,CCL20,P…	PSMB1,PSMC4,CYBA,TOLLIP,PSMC5,PSMD8,PSMA3,PSMC1,PSMB5,PSMA7,PSMD7,PSMD3,CCL7,CCL2,SKP1,PSMB2,PSMA1,PSMB7,TNFRSF11A,PSMB6,PSMA5,SNCA,PSMD4,RPS6KA4,PSMD6,PSMC3,LGALS9,IRAK1,PSMD13,PSMD12,IKBKG,CCL5,TAF9,PSMB3	HDAC4,IRAK3,TAB1,KLF2,MAP3K7,MTHFR
GO_HYDROGEN_PEROXIDE_CATABOLIC_PROCESS	GO:0042744	17	Up	3.0241846390666806e-4	0.04045386987722947	1	MPO,NNT,PRDX1,PRDX6,CAT,PRDX4,PRDX5,DUOX1,SNCA,PRDX3,PRDX2,HBA2,HBA1,GPX3,GPX1,HBB,HP	PRDX1,PRDX6,PRDX4,SNCA,PRDX2,GPX1
GO_AEROBIC_ELECTRON_TRANSPORT_CHAIN	GO:0019646	15	Up	3.159444684391177e-4	0.04152175461539353	3	COX10,COX15,COX6A1,COX7A2L,COX6B1,COX7C,COX4I2,COX4I1,COX7B,COX5B,COX6C,CYCS,COX8A,COX5A,NDUFA4	COX6A1,COX4I1,COX8A,COX5A,NDUFA4
GO_PIGMENT_CATABOLIC_PROCESS	GO:0046149	4	Up	3.583458928975524e-4	0.046282225580958014	10	BLVRB,HMOX1,HMOX2,BLVRA	BLVRB,HMOX2,BLVRA
GO_HISTONE_H3_K4_DEMETHYLATION	GO:0034720	7	Down	3.7569922078134477e-4	0.047701065472424635	1	KDM1A,JARID2,KDM5D,KDM5A,KDM5B,KDM5C,KDM1B	KDM5C	KDM1A,KDM5D,KDM1B
