## Extended Data Table 7 for "An integrated cell atlas of the human lung in health and disease": Monocytes-smoking_status_num-GO_BP-Total.tsv

GeneSet	GOID	NGenes	Direction	PValue	FDR	Cluster	Genes	DEUp	DEDown
GO_COTRANSLATIONAL_PROTEIN_TARGETING_TO_MEMBRANE	GO:0006613	98	Down	2.2557792438135975e-17	1.6898042315407658e-13	1	SEC62,RPS20,SEC63,SEC61A1,RPL18,TRAM2,SEC61A2,TRAM1,RPL31,RPS5,RPL6,RPLP0,RPL3,SRP54,RPS16,RPS19,RPL18A,SEC61B,RPL28,RPL19,RPL34,RPS13,RPS12,RPL24,SSR3,RPS15,RPL22,RPS25,RPL21,RPL5,RPS10,SSR1,RPL23,RPS4Y1,RPL36,RPL27,RPS15A,RPL35,RPS6,RPLP1,RPS24,SRP14,RPS2,RPS11,RPL13A,RPL11,RPS8,SRP9,RPS27A,RPL32,RPS3A,RPL37,RPL10,RPL7,RPL7A,RPS3,SRP19,RPL30,ZFAND2B,RPL8,RPL26,RPL29,SSR2,RPL9,RPS14,RPL27A,RPL13…		RPL6,RPS19,RPL18A,RPS13,RPL24,RPS25,RPL5,RPS4Y1,RPL11,RPS27A,RPL32,RPS3A,RPL10,RPL7,RPS3,RPL30,RPL29,RPS14,RPS7,RPL15,RPS23,RPL14,RPS4X
GO_ESTABLISHMENT_OF_PROTEIN_LOCALIZATION_TO_ENDOPLASMIC_RETICULUM	GO:0072599	109	Down	7.206183345880609e-16	2.6990759721995824e-12	1	SEC62,RPS20,SEC63,HSPA5,SEC61A1,RPL18,TRAM2,SEC61A2,TRAM1,RPL31,RPS5,RAB10,RPL6,RPLP0,RPL3,PMM1,SRP54,CHMP4B,SGTA,RPS16,RPS19,RPL18A,SEC61B,RPL28,RPL19,RPL34,RPS13,RPS12,RPL24,SSR3,SPCS1,RPS15,RAB3GAP1,RPL22,RPS25,SPCS2,RAB3GAP2,RPL21,RPL5,RPS10,RPL23,SPCS3,RPS4Y1,RPL36,RPL27,SEC61G,RPS15A,RPL35,RPS6,RPLP1,RPS24,SRP14,PMM2,RPS2,RPS11,RPL13A,RPL11,RPS8,SRP9,RPS27A,RPL32,RPS3A,RPL37,RPL10,RPL7,RPL7…		RPL6,RPS19,RPL18A,RPS13,RPL24,SPCS1,RPS25,RPL5,RPS4Y1,RPL11,RPS27A,RPL32,RPS3A,RPL10,RPL7,RPS3,RPL30,RPL29,RPS14,RPS7,RPL15,RPS23,RPL14,RPS4X
GO_PROTEIN_LOCALIZATION_TO_ENDOPLASMIC_RETICULUM	GO:0070972	128	Down	3.0889623832426436e-14	7.713139070956881e-11	1	SEC62,RPS20,SEC63,HSPA5,SEC61A1,RPL18,TRAM2,SEC61A2,TRAM1,RPL31,BCAP29,RPS5,RAB10,PPP1R15A,RPL6,RPLP0,RPL3,PMM1,SRP54,CHMP4B,VAPA,SGTA,RPS16,RPS19,KDELR1,RPL18A,SEC61B,GBF1,RPL28,RPL19,RPL34,RPS13,RPS12,RPL24,SSR3,SPCS1,RPS15,RTN4,RAB3GAP1,RPL22,RPS25,SPCS2,ANKRD13C,RAB3GAP2,RPL21,RPL5,RPS10,RPL23,SPCS3,RPS4Y1,RPL36,RPL27,SEC61G,RPS15A,UBAC2,OS9,KDELR2,RPL35,RPS6,RPLP1,RPS24,SRP14,PMM2,RPS2,RPS11…		RPL6,RPS19,RPL18A,RPS13,RPL24,SPCS1,RPS25,RPL5,RPS4Y1,RPL11,RPS27A,RPL32,RPS3A,RPL10,RPL7,RPS3,RPL30,RPL29,RPS14,RPS7,RPL15,RPS23,RPL14,RPS4X
GO_NUCLEAR_TRANSCRIBED_MRNA_CATABOLIC_PROCESS_NONSENSE_MEDIATED_DECAY	GO:0000184	119	Down	1.5171927973093595e-12	2.841322811161103e-9	2	UPF1,RPS20,RPL18,SMG6,PABPC1,RPL31,RPS5,RPL6,RPLP0,RPL3,GSPT1,EIF3E,RPS16,RPS19,PPP2R1A,RPL18A,SMG9,RPL28,RPL19,CASC3,RPL34,RPS13,MAGOHB,RPS12,PPP2CA,RPL24,NCBP2,EIF4G1,RPS15,RPL22,SMG7,RPS25,ETF1,RPL21,RPL5,RPS10,UPF3B,RPL23,RPS4Y1,RPL36,HELZ2,RPL27,CTIF,RPS15A,DHX34,NCBP1,RPL35,RPS6,RPLP1,RPS24,PARN,RPS2,EIF4A3,RPS11,RPL13A,RPL11,RPS8,RPS27A,RPL32,RPS3A,RPL37,RPL10,RPL7,RPL7A,RPS3,DCP1B,UPF2,NB…	DHX34,SMG5	PABPC1,RPL6,EIF3E,RPS19,RPL18A,RPS13,RPL24,RPS25,RPL5,RPS4Y1,RPL11,RPS27A,RPL32,RPS3A,RPL10,RPL7,RPS3,RPL30,RPL29,MAGOH,RPS14,RPS7,RPL15,RPS23,RPL14,PNRC2,RPS4X
GO_TRANSLATIONAL_INITIATION	GO:0006413	183	Down	1.394897022070907e-10	2.0898347184666332e-7	2	DHX33,RPS20,TPR,EIF2AK2,EIF4B,RPL18,DHX29,PABPC1,EIF2B3,NCK2,RPL31,EIF4G3,DDX1,RPS5,EIF3I,MTIF2,EIF2AK1,PPP1R15A,RPL6,RPLP0,EIF3L,RPL3,EIF3D,ALKBH1,EIF5,FMR1,DNAJC3,MTFMT,EIF3J,EIF3E,RPS16,RPS19,RPL18A,HSPB1,EIF3B,EIF4H,EIF3A,RPL28,RPL19,RPS6KB1,RPL34,EIF4G2,RPS13,EIF2B1,RPS12,RPL24,NCBP2,EIF1B,EIF4G1,EIF2B4,RPS15,RPL22,RPS25,GLE1,EIF2B2,PAIP2,COPS5,KHDRBS1,RPL21,MTIF3,RPL5,AGO2,PAIP2B,RPS10,MIF4…	EIF4E3	EIF2AK2,PABPC1,RPL6,EIF3E,RPS19,RPL18A,RPS13,RPL24,RPS25,PAIP2,RPL5,RPS4Y1,RPL11,EIF2D,RPS27A,RPL32,EIF2A,RPS3A,RPL10,RPL7,EIF3H,EIF3M,RPS3,RPL30,RPL29,RPS14,RPS7,RPL15,EIF3F,NPM1,RPS23,RPL14,RPS4X
GO_VIRAL_GENE_EXPRESSION	GO:0019080	187	Down	5.0375885967560025e-9	6.289429363049869e-6	3	POLR2J,RPS20,PTBP1,NUP160,POLR2B,TPR,RSF1,NDC1,CTDP1,RPL18,TAF11,NUP133,NUCKS1,RPL31,NUP37,CCNT2,RPS5,REST,SEH1L,RPL6,RPLP0,TFAP4,NUP50,AAAS,NUP188,POLR2E,SMARCB1,EIF3L,POLR2F,RPL3,EIF3D,EP300,SNW1,RAE1,NELFCD,NUP93,POLR2C,MON1B,RPS16,POLR2I,RPS19,RPL18A,USF2,EIF3B,TRIM14,EIF3A,RPL28,RPL19,NUP88,RPL34,RPS13,NUP98,NUP107,RPS12,NUP155,RPL24,SPCS1,RPS15,RPL22,HDAC1,TRIM62,RPS25,TRIM32,NUP43,TARDBP,Z…	EP300,ZNF639,POM121C	RPL6,RPS19,RPL18A,RPS13,RPL24,SPCS1,RPS25,RPL5,RPS4Y1,IFITM3,RPL11,EIF2D,RPS27A,RPL32,RPS3A,RPL10,RPL7,RPS3,RPL30,RPL29,RPS14,RPS7,RPL15,EIF3F,RPS23,RPL14,PCBP2,RPS4X,CCL4
GO_RIBOSOME_ASSEMBLY	GO:0042255	53	Down	2.6164066851026433e-8	2.5238356620480418e-5	4	MRTO4,NLE1,MRPL22,RPS5,RPL6,RPLP0,RPL3,RPS19,C1QBP,NOP2,MDN1,BRIX1,RPL24,RPS15,NSUN4,FASTKD2,MTERF4,MRPS2,RPL5,RPS10,MRPS7,SBDS,PPAN,DHX30,ERAL1,NIP7,RSL24D1,RPL11,EIF2A,ABT1,RPL10,MTERF3,RPS14,RPSA,RPL38,MRPL11,RPS27,RRS1,NPM1,MRPS11,DDX28,RPS27L,RRP7A,RPF2,RPL12,RPL23A,DDX3X,RPS28,PWP2,EIF6,MRPL20,MPV17L2,BOP1		RPL6,RPS19,C1QBP,RPL24,RPL5,RPL11,EIF2A,RPL10,RPS14,NPM1
GO_RIBOSOMAL_LARGE_SUBUNIT_BIOGENESIS	GO:0042273	63	Down	2.695325763767766e-8	2.5238356620480418e-5	4	LAS1L,RPL26L1,NOP16,MRTO4,NLE1,DDX18,RPL6,RPLP0,PES1,SNU13,RPL3,GTPBP4,FTSJ3,NOP2,PAK1IP1,MDN1,BRIX1,RPL24,ZNHIT6,EBNA1BP2,FASTKD2,GTF3A,RPL5,PPAN,DHX30,NIP7,WDR74,RPL35,RSL24D1,WDR12,URB1,RPL11,NVL,NHP2,RPL7L1,RPL10,RPL7,SURF6,RPL7A,HEATR3,MALSU1,RPL26,NOL9,MRPL1,RSL1D1,RPL38,ZNF622,MRPL11,RRS1,NPM1,DDX28,RPL35A,RPL14,NOC2L,RPF2,RPL12,RPL23A,SDAD1,RPL10A,EIF6,MRPL20,BOP1,ZNHIT3		RPL6,RPL24,RPL5,RPL11,RPL10,RPL7,RSL1D1,NPM1,RPL14,ZNHIT3
GO_PROTEIN_TARGETING_TO_MEMBRANE	GO:0006612	169	Down	2.4839429445419593e-7	2.067468510840424e-4	1	SEC62,RPS20,FYN,ZDHHC6,SEC63,PEX3,HSPA5,SEC61A1,RPL18,TRAM2,SEC61A2,TRAM1,RPL31,RPS5,RPL6,RPLP0,MICALL1,RPL3,MIEF1,SRP54,CHMP4B,CEMIP,ZDHHC2,SGTA,RPS16,AKT2,RPS19,RPL18A,SEC61B,RPL28,RPL19,RPL34,RPS13,C2CD5,RPS12,ARL6,RPL24,SSR3,RPS15,ICMT,RPL22,RPS25,ITGB1BP1,PEX16,RPL21,RPL5,VAMP7,RPS10,SSR1,RPL23,RAB3IP,RPS4Y1,RPL36,RPL27,EXOC4,INPP5K,RPS15A,ZDHHC4,RTP4,RPL35,RPS6,SDCBP,RPLP1,RPS24,PEX5,VPS37B…	ZDHHC2,RAB8B,CDK5R1,ZDHHC20	RPL6,RPS19,RPL18A,RPS13,RPL24,RPS25,RPL5,RPS4Y1,RPL11,RPS27A,RPL32,RPS3A,RPL10,RPL7,RPS3,RPL30,RPL29,RPS14,RPS7,RPL15,RPS23,RPL14,RPS4X
GO_CYTOPLASMIC_TRANSLATION	GO:0002181	91	Down	9.27963331094294e-7	6.951373313227356e-4	2	RPL26L1,YBX3,RPL18,ZC3H15,FTSJ1,RPL31,EIF3I,RPL6,RPLP0,EIF3L,EIF3D,EIF5,FMR1,GSPT1,EIF3J,EIF3E,RPL18A,EIF3B,EIF3A,CPEB3,RPL19,DRG2,DPH1,RWDD1,CPEB4,RPL24,EIF4G1,RPL22,DPH5,ETF1,EIF2S2,RPL36,EIF2S3,EIF3G,UNK,DPH2,DPH6,DHX9,CPEB2,RPLP1,DENR,RPL13A,RPL11,EIF2D,RPL32,EIF3H,DPH7,EIF3M,DPH3,RPL30,EIF4A2,NCK1,RPL8,ZNF385A,EIF4A1,RPL26,RPL29,RPL22L1,RPL9,METTL3,EEF2,RPSA,CNBP,DNAJC24,RPS21,RPL38,RBM4,RPL…	CPEB2	RPL6,EIF3E,RPL18A,RPL24,RPL11,EIF2D,RPL32,EIF3H,EIF3M,RPL30,RPL29,RPL15,EIF3F,RPS23
GO_NUCLEAR_TRANSCRIBED_MRNA_CATABOLIC_PROCESS	GO:0000956	195	Down	1.2396415727079508e-6	8.441959110141145e-4	2	UPF1,RPS20,CSDE1,SAMD4A,EDC4,MRTO4,THRAP3,RPL18,SMG6,PABPC1,RPL31,EXOSC7,MLH1,EXOSC5,TNRC6C,CNOT4,DIS3,RPS5,CNOT3,RPL6,RPLP0,TNRC6A,AGO1,RPL3,TNRC6B,GSPT1,EIF3E,RPS16,RPS19,PPP2R1A,RPL18A,SMG9,LSM5,EXOSC3,CPEB3,MTPAP,RPL28,RPL19,CASC3,DDX5,RPL34,DCPS,DDX6,RPS13,MAGOHB,CNOT2,RPS12,HBS1L,CNOT6,PPP2CA,XRN1,RPL24,NCBP2,EIF4G1,RPS15,RPL22,SMG7,RPS25,EXOSC8,ETF1,RPL21,RPL5,EXOSC9,AGO2,RPS10,CNOT1,UPF3B…	DHX34,PAN2,PAN3,SMG5	PABPC1,RPL6,EIF3E,RPS19,RPL18A,RPS13,RPL24,RPS25,EXOSC8,RPL5,RPS4Y1,RPL11,RPS27A,RPL32,RPS3A,RPL10,RPL7,RPS3,RPL30,RPL29,MAGOH,RPS14,RPS7,RPL15,RPS23,RPL14,PNRC2,RPS4X
GO_TRANSLATIONAL_ELONGATION	GO:0006414	124	Down	2.019713963981436e-6	0.0011410964776811241	2	MRPS10,MRPL43,MRPS35,MRPS24,MRPS34,MRPL22,MRPL28,MRPS33,MRPS18A,GTPBP1,ALKBH1,MRPS31,EEF2K,EEF1D,MRPL4,MRPL32,CPEB3,MRPL27,DPH1,SEPSECS,MRPL51,MRPL18,HBS1L,MRPL2,MRPS30,MRPS27,ABTB1,MRPL3,EEF1B2,MRPL19,MRPL37,MRPS15,DPH5,MRPS14,MRPS2,TSFM,MRPS7,MRPS26,MRPS12,MRPL34,MRPS25,PTCD3,MRPL35,EEFSEC,EIF5A,ERAL1,DAP3,DPH2,MRPS36,DPH6,MRPL44,MRPS9,MRPL47,MRPL50,CPEB2,MRPL15,RPLP1,SECISBP2L,EIF4A3,MRPL24,MR…	CPEB2	MRPS35,MRPL32,EEF1B2,DAP3,MRPL49,OXA1L,RPL30,EEF1A1,MRPS18C,MRPL14,MRPL42
GO_MITOCHONDRIAL_TRANSLATIONAL_TERMINATION	GO:0070126	88	Down	2.062431284195606e-6	0.0011410964776811241	2	MRPS10,MRPL43,MRPS35,MRPS24,MRPS34,MRPL22,MRPL28,MRPS33,MRPS18A,MRPS31,MRPL4,MRPL32,MRPL27,MRPL51,MTRF1L,MRPL18,MRPL2,MRPS30,MRPS27,MRPL3,MRPL19,MRPL37,MRPS15,MRPS14,MTRF1,MRPS2,MRPS7,MRPS26,MRPS12,MRPL34,MRPS25,PTCD3,MRPL35,ERAL1,DAP3,MRPS36,MRPL44,MRPS9,MRPL47,MRPL50,MRPL15,MRPL24,MRPL9,MRPS5,MRPS28,MRRF,MRPL49,MRPL39,OXA1L,MRPL17,MRPL10,MRPL55,MRPS18C,GFM2,MRPL16,MRPL1,MRPL36,MRPL13,CHCHD1,MRP…		MRPS35,MRPL32,DAP3,MRPL49,OXA1L,MRPS18C,MRPL14,MRPL42
GO_DNA_DAMAGE_RESPONSE_DETECTION_OF_DNA_DAMAGE	GO:0042769	36	Down	2.132605885400579e-6	0.0011410964776811241	5	RFC1,PNKP,RFC2,MRPS35,POLD1,RAD18,POLD3,DNAJA1,RBX1,RPA3,POLD2,RFC5,WDR48,RPA2,UBE2B,SOX4,MRPS26,RPA1,PCNA,RFC3,MRPS9,NEK1,CUL4A,PARP1,RPS27A,RPS3,UBC,CUL4B,USP1,RFC4,DDB1,UBB,POLD4,MRPS11,TREX1,UBA52		MRPS35,RPA3,POLD2,WDR48,RPA1,RPS27A,RPS3
GO_ATP_SYNTHESIS_COUPLED_ELECTRON_TRANSPORT	GO:0042773	81	Down	2.415516446070667e-6	0.0012063089131676909	2	NDUFAB1,COX10,UQCRC1,COX15,BID,NDUFS1,NDUFB4,SDHA,COQ9,NDUFB2,DLD,NDUFB7,TAZ,NDUFC1,NDUFS8,COX6A1,NDUFS7,COX7A2L,PARK7,NDUFB3,NDUFA8,DNAJC15,NDUFA1,COX6B1,COX7C,UQCR11,NDUFA5,NDUFA10,COX4I2,COX4I1,COX7B,NDUFA2,CCNB1,COX5B,ISCU,NDUFB5,NDUFAF1,NDUFA9,UQCRC2,NDUFB10,SDHC,SNCA,NDUFS6,NDUFB11,NDUFB9,NDUFC2,UQCRB,PINK1,NDUFS2,NDUFV3,NDUFS4,UQCRQ,COX6C,NDUFB6,NDUFB8,NDUFV1,SDHAF2,COA6,NDUFS5,UQCRFS1,MEC…		NDUFAB1,BID,NDUFC1,PARK7,COX6C,NDUFA12
GO_OXIDATIVE_PHOSPHORYLATION	GO:0006119	104	Down	3.386403836808221e-6	0.001585471946345649	2	NDUFAB1,COX10,MLXIPL,UQCRC1,COX15,BID,NDUFS1,NDUFB4,RHOA,SDHA,COQ9,NDUFB2,DLD,MSH2,NDUFB7,ABCD1,TAZ,PGK1,PPIF,NDUFC1,NDUFS8,COX6A1,COX7A2,NDUFS7,COX7A2L,PARK7,NDUFB3,NDUFA8,DNAJC15,NDUFA1,SLC25A23,COX6B1,COX7C,UQCR11,NDUFA5,NDUFA10,COX4I2,COX4I1,COX7B,NDUFA2,CCNB1,COX5B,ISCU,NDUFB5,UQCC2,NDUFAF1,NDUFA9,UQCRC2,NDUFB10,SDHC,SNCA,NDUFS6,NDUFB11,NDUFB9,SURF1,NDUFC2,UQCRB,PINK1,NDUFS2,NDUFV3,COX7A1,AK…	ABCD1	NDUFAB1,BID,NDUFC1,PARK7,COX6C,NDUFA12
GO_RIBOSOMAL_LARGE_SUBUNIT_ASSEMBLY	GO:0000027	25	Down	5.560882792371632e-6	0.002450386646920935	4	MRTO4,NLE1,RPL6,RPLP0,RPL3,NOP2,MDN1,BRIX1,RPL24,FASTKD2,RPL5,PPAN,DHX30,RSL24D1,RPL11,RPL10,RPL38,MRPL11,RRS1,DDX28,RPF2,RPL12,RPL23A,MRPL20,BOP1		RPL6,RPL24,RPL5,RPL11,RPL10
GO_RESPIRATORY_ELECTRON_TRANSPORT_CHAIN	GO:0022904	95	Down	6.829333604331195e-6	0.002842141001669166	2	NDUFAB1,SLC25A13,COX10,UQCRC1,COX15,BID,NDUFS1,AIFM2,NDUFB4,SDHA,COQ9,NDUFB2,DLD,NDUFB7,TAZ,ETFB,NDUFC1,NDUFS8,COX6A1,GPD2,NDUFS7,SLC25A12,COX7A2L,PARK7,SDHB,NDUFB3,NDUFA8,DNAJC15,NDUFA1,COX6B1,COX7C,UQCR11,NDUFA5,NDUFA10,COX4I2,COX4I1,COX7B,NDUFA2,MYBBP1A,CCNB1,COX5B,ISCU,NDUFB5,NDUFAF1,NDUFA9,ETFA,UQCRC2,NDUFB10,SDHC,SNCA,NDUFS6,NDUFB11,NDUFB9,NDUFC2,UQCRB,PINK1,NDUFS2,NDUFV3,NDUFAF2,NDUFS4,UQC…		NDUFAB1,BID,NDUFC1,PARK7,COX6C,NDUFA12
GO_TRANSLATIONAL_TERMINATION	GO:0006415	103	Down	8.852515511775089e-6	0.003490220720984589	2	UPF1,MRPS10,MRPL43,MRPS35,MRPS24,MRPS34,JMJD4,MRPL22,MRPL28,OGFOD1,MRPS33,MRPS18A,MRPS31,GSPT1,MRPL4,MRPL32,MRPL27,MRPL51,MTRF1L,MRPL18,MRPL2,MRPS30,MRPS27,MRPL3,MRPL19,MRPL37,MRPS15,GLE1,MRPS14,MTRF1,ETF1,MRPS2,MRPS7,MRPS26,MRPS12,MRPL34,C12orf65,MRPS25,PTCD3,MRPL35,EIF5A,ERAL1,DAP3,MRPS36,MRPL44,MRPS9,MRPL47,MRPL50,MRPL15,MRPL24,MRPL9,MRPS5,MRPS28,MRRF,MRPL49,MRPL39,OXA1L,N6AMT1,MRPL17,MRPL10,M…		MRPS35,MRPL32,DAP3,MRPL49,OXA1L,MRPS18C,TRMT112,MRPL14,MRPL42
GO_NEGATIVE_REGULATION_OF_UBIQUITIN_PROTEIN_LIGASE_ACTIVITY	GO:1904667	8	Down	2.1474094914677593e-5	0.008043122250292493	2	FBXO5,BAG2,MAD2L2,RPL5,RPL23,RPL11,MAD2L1,RPS7		MAD2L2,RPL5,RPL11,RPS7
GO_RIBOSOME_BIOGENESIS	GO:0042254	267	Down	2.914352937945962e-5	0.010395913265787239	4	LAS1L,RPUSD1,TSR3,UTP18,TFB1M,RPL26L1,NOP16,MRTO4,NOP58,USP36,RIOK2,WDR3,WDR18,THUMPD1,RRP15,NLE1,EXOSC7,EXOSC5,MRPL22,XPO1,DIS3,RPS5,WBP11,RRN3,DIMT1,NOP14,DDX18,XRN2,RPL6,ESF1,RPLP0,PES1,SNU13,DDX17,RPL3,MTG2,NOP56,RBFA,RIOK3,SUV39H1,ERI1,PIH1D1,ERCC2,POP4,RPS16,FBL,RPS19,DDX49,GTPBP10,EXOSC3,NPM3,GTPBP4,NUP88,C1QBP,FTSJ3,UTP6,GAR1,FRG1,KRR1,NOP2,PAK1IP1,MDN1,BYSL,DROSHA,BRIX1,RPL24,RRP9,RPS15,…	RCL1,ISG20L2,NOL6	RPL6,POP4,RPS19,C1QBP,RPL24,EXOSC8,RPL5,NGDN,RAN,RPL11,EIF2A,LYAR,RPL10,RPL7,RPS14,RSL1D1,RPS7,TRMT112,IMP3,NPM1,RPL14,ZNHIT3
GO_RNA_CATABOLIC_PROCESS	GO:0006401	362	Down	6.948362274761288e-5	0.02271206908483798	2	UPF1,PSMB1,RPS20,CSDE1,PSMC4,SLC11A1,SAMD4A,RNH1,VIM,RNASET2,TNFRSF1B,ZCCHC8,EDC4,PSMA4,MRTO4,THRAP3,PUM2,YBX3,RPL18,YBX1,ELAVL1,ROCK1,PSME4,SMG6,PABPC1,RPL31,IGF2BP2,EXOSC7,RBM7,MLH1,EXOSC5,TNRC6C,CNOT4,XPO1,TNPO1,DIS3,RPS5,PSMC5,CNOT3,KHSRP,XRN2,RPL6,RPLP0,FUS,PCBP4,PABPC4,TNRC6A,ALKBH5,PSME1,HNRNPC,AGO1,PSMD5,PSMD8,CIRBP,HNRNPM,GTPBP1,RPL3,TNRC6B,PSMC6,PSMA3,ZC3H14,PSMC1,PSMB5,APEX1,PSMA6,PSME…	ALKBH5,FASTKD3,FXR2,AGO4,DHX34,PAN2,FASTKD1,PAN3,ZC3H12D,SMG5	PSMB1,PSMC4,YBX1,PABPC1,RPL6,PSME2,POP1,EIF3E,RPS19,RPL18A,ZPR1,RPS13,RPL24,RPS25,EXOSC8,RPL5,RPS4Y1,GRSF1,RNASEH2B,RPL11,RPS27A,RPL32,RPS3A,RPL10,RPL7,RPS3,RPL30,RPL29,MAGOH,RPS14,RPS7,RNASEH1,RPL15,HNRNPA0,NPM1,RPS23,RPL14,PNRC2,RPS4X
GO_MATURATION_OF_LSU_RRNA	GO:0000470	21	Down	6.97340260247328e-5	0.02271206908483798	4	LAS1L,DDX18,PES1,SNU13,GTPBP4,FTSJ3,ZNHIT6,RPL35,WDR12,URB1,NHP2,RPL7L1,RPL7,RPL7A,NOL9,MRPL1,RSL1D1,RPF2,RPL10A,BOP1,ZNHIT3		RPL7,RSL1D1,ZNHIT3
GO_ANAPHASE_PROMOTING_COMPLEX_DEPENDENT_CATABOLIC_PROCESS	GO:0031145	77	Down	1.1808040946424274e-4	0.036855847804026766	2	CDC27,PSMB1,PSMC4,CUL3,PSMA4,ANAPC4,PSME4,UBE2D1,PSMC5,AURKA,ANAPC5,PSME1,CDC23,PSMD5,PSMD8,PSMC6,PSMA3,PSMC1,PSMB5,PSMA6,PSME2,PSMA7,PSMD10,PSMD7,FBXO31,FZR1,PSMA2,UBE2S,PSMD3,PSMD11,ANAPC15,PSMD9,FBXO5,PSMD14,CDC20,CDK2,PSMF1,PSMB2,PSMA1,CDC16,PSME3,CCNB1,PSMB7,ANAPC11,PSMB6,PSMA5,RPS27A,UBC,ANAPC1,BUB3,PSMD4,PSMB4,PSMC2,PSMD6,MAD2L1,ANAPC10,PTTG1,PSMC3,ANAPC16,PLK1,UBE2E1,CDK1,UBB,PSMD1,UBE2C,…		PSMB1,PSMC4,PSME2,RPS27A
GO_MITOCHONDRIAL_ELECTRON_TRANSPORT_NADH_TO_UBIQUINONE	GO:0006120	46	Down	1.3329087806901533e-4	0.039939278704599755	2	NDUFAB1,NDUFS1,NDUFB4,COQ9,NDUFB2,DLD,NDUFB7,NDUFC1,NDUFS8,NDUFS7,PARK7,NDUFB3,NDUFA8,DNAJC15,NDUFA1,NDUFA5,NDUFA10,NDUFA2,ISCU,NDUFB5,NDUFAF1,NDUFA9,NDUFB10,SNCA,NDUFS6,NDUFB11,NDUFB9,NDUFC2,PINK1,NDUFS2,NDUFV3,NDUFS4,NDUFB6,NDUFB8,NDUFV1,NDUFS5,NDUFA3,NDUFA11,NDUFV2,NDUFB1,NDUFA12,NDUFA6,NDUFA13,NDUFA4,NDUFS3,NDUFA7		NDUFAB1,NDUFC1,PARK7,NDUFA12
GO_RIBOSOMAL_SMALL_SUBUNIT_ASSEMBLY	GO:0000028	16	Down	1.5600177995320655e-4	0.04382198401994075	4	RPS5,RPS19,RPS15,RPS10,MRPS7,ERAL1,ABT1,RPS14,RPSA,RPL38,RPS27,MRPS11,RPS27L,RRP7A,RPS28,PWP2		RPS19,RPS14
GO_MITOCHONDRIAL_TRANSLATION	GO:0032543	132	Down	1.5794868088885331e-4	0.04382198401994075	2	LARS2,MRPS10,MRPL43,GATB,MRPS35,MRPS24,IARS2,MRPS34,MRPL22,NOA1,MTIF2,MRPL28,MRPS33,MRPS18A,ALKBH1,UQCC1,MTG2,CDK5RAP1,MRPS31,EARS2,SARS2,MRPL4,MRPL32,C1QBP,MRPL27,MRPL51,MTRF1L,MRPL18,MRPL2,MRPS30,MRPS27,MRPL3,MRPL19,MRPL37,WARS2,MRPS15,NSUN4,DARS2,FASTKD2,MRPS14,MTRF1,MTIF3,MTERF4,MRPS2,TSFM,FASTKD3,AARS2,MRPS7,MRPS26,MRPS12,MRPL34,QRSL1,MRPS25,PTCD3,MRPL35,ERAL1,DAP3,MRPS36,MRPL44,MRPS9,MRPL47…	FASTKD3,AARS2	MRPS35,NOA1,MRPL32,C1QBP,DAP3,MRPL49,OXA1L,MRPS18C,RPUSD4,MRPL14,MRPL42
GO_PLATELET_MORPHOGENESIS	GO:0036344	16	Up	1.6763837428443448e-4	0.044849252205882095	6	WDR1,ACTN1,MEF2C,MYH9,EP300,PTPN6,SRF,CASP9,VPS33A,NBEAL2,ZNF385A,CASP3,C1GALT1C1,PTPN11,ZFPM1,CIB1	ACTN1,MYH9,EP300,NBEAL2,ZFPM1
GO_NADH_DEHYDROGENASE_COMPLEX_ASSEMBLY	GO:0010257	55	Down	1.8227897101836228e-4	0.047084543858570756	4	NDUFAF7,NDUFAB1,NDUFS1,NDUFB4,BCS1L,TIMM21,NDUFB2,NDUFB7,NDUFAF5,TAZ,COA1,NDUFC1,FOXRED1,NDUFS8,TIMMDC1,NDUFS7,NDUFB3,NDUFA8,NDUFAF4,NDUFA1,NDUFA5,ECSIT,NDUFA10,NDUFA2,NDUFB5,NDUFAF1,NDUFA9,NDUFB10,NDUFS6,NDUFB11,NDUFB9,NDUFC2,NUBPL,OXA1L,NDUFAF6,NDUFS2,NDUFV3,NDUFAF2,NDUFS4,NDUFB6,NDUFB8,NDUFV1,NDUFS5,NDUFA3,TMEM126B,NDUFA11,ACAD9,NDUFAF3,NDUFV2,NDUFB1,NDUFA12,NDUFA6,NDUFA13,NDUFS3,NDUFA7		NDUFAB1,NDUFC1,OXA1L,NDUFA12
