## Extended Data Table 7 for "An integrated cell atlas of the human lung in health and disease": Multiciliated-age-GO_BP-Total.tsv

GeneSet	GOID	NGenes	Direction	PValue	FDR	Cluster	Genes	DEUp	DEDown
GO_RESPONSE_TO_TYPE_I_INTERFERON	GO:0034340	78	Down	1.929099840802217e-8	1.4508759902673473e-4	1	SP100,IFI35,IP6K2,UBE2K,MAVS,OAS1,MUL1,HSP90AB1,TTLL12,SAMHD1,CACTIN,TYK2,CDC37,OAS3,OAS2,PTPN6,WNT5A,STAT1,IRF6,IFIT3,IFIT2,EGR1,TRIM6,ZBP1,IRF1,IRF3,IFI6,IRF5,BST2,XAF1,RSAD2,OASL,RNASEL,IRF4,NLRC5,IRF8,IFITM3,IFNAR1,MX1,IFNAR2,ADAR,JAK1,GBP2,ABCE1,METTL3,IFI27,FADD,IRF2,TRIM56,STAT2,ISG20,MYD88,PTPN2,PTPN11,SCRIB,SETD2,SHMT2,MX2,TBK1,IRAK1,USP18,IFITM2,IRF7,YTHDF3,IFIT1,IFITM1,ISG15,PTPN1,YTHD…	PTPN1	OAS1,OAS3,OAS2,STAT1,IFIT3,IFIT2,IFI6,BST2,XAF1,OASL,NLRC5,IFI27,ISG20,MX2,IFITM1,ISG15,PSMB8,HLA-G,HLA-F
GO_ANTIGEN_PROCESSING_AND_PRESENTATION_OF_ENDOGENOUS_PEPTIDE_ANTIGEN	GO:0002483	15	Down	2.57152611803864e-6	0.009670223966884306	1	HFE,FCGRT,IDE,AZGP1,ERAP1,ERAP2,B2M,TAP1,TAP2,MICB,MICA,HLA-E,HLA-G,HLA-F,TAPBP		AZGP1,B2M,TAP1,TAP2,HLA-G,HLA-F,TAPBP
GO_ANTIGEN_PROCESSING_AND_PRESENTATION_OF_ENDOGENOUS_ANTIGEN	GO:0019883	17	Down	4.069274930678436e-6	0.010201672251210839	1	HFE,CD74,ATG5,FCGRT,IDE,AZGP1,ERAP1,ERAP2,B2M,TAP1,TAP2,MICB,MICA,HLA-E,HLA-G,HLA-F,TAPBP		AZGP1,B2M,TAP1,TAP2,HLA-G,HLA-F,TAPBP
