## Extended Data Table 7 for "An integrated cell atlas of the human lung in health and disease": Multiciliated-anatomical_region_ccf_score-GO_BP-Total.tsv

GeneSet	GOID	NGenes	Direction	PValue	FDR	Cluster	Genes	DEUp	DEDown
GO_REGULATION_OF_CELLULAR_AMINO_ACID_METABOLIC_PROCESS	GO:0006521	56	Down	3.72E-13	2.80E-09	1	PSMB1,PSMC4,PSMA4,ATP2B4,PSME4,PSMC5,SIRT4,PSME1,COMT,PSMD5,PSMD8,PSMC6,PSMA3,PSMC1,PSMB5,PSMA6,PSME2,PSMA7,PSMD10,PSMD7,OAZ1,PSMA2,PSMD3,PSMD11,PSMD9,PSMD14,ODC1,PARK7,PSMF1,PSMB2,PSMA1,PSME3,PSMB7,PSMB6,PSMA5,OAZ3,BHMT,SLC7A11,AZIN1,SLC7A7,PSMD4,PSMB4,PSMC2,PSMD6,PSMC3,ATCAY,PSMD1,PSMD2,OAZ2,NQO1,PSMD13,PSMD12,PSMB8,PSMB10,PSMB9,PSMB3	PSMD5	PSMB1,PSMC4,PSMA4,PSMC5,PSMA3,PSMC1,PSMB5,PSME2,PSMD7,PSMA2,PSMD11,PSMD14,PARK7,PSMA5,SLC7A11,PSMD4,PSMB4,PSMC2,PSMD6,PSMC3,PSMD1,PSMD2,NQO1,PSMD12,PSMB8
GO_ANAPHASE_PROMOTING_COMPLEX_DEPENDENT_CATABOLIC_PROCESS	GO:0031145	78	Down	7.40E-11	2.78E-07	1	CDC27,PSMB1,PSMC4,CUL3,PSMA4,ANAPC4,PSME4,UBE2D1,PSMC5,AURKA,ANAPC5,PSME1,CDC23,PSMD5,PSMD8,PSMC6,PSMA3,PSMC1,PSMB5,PSMA6,PSME2,PSMA7,PSMD10,PSMD7,FBXO31,FZR1,PSMA2,UBE2S,PSMD3,PSMD11,ANAPC15,PSMD9,FBXO5,PSMD14,CDC20,CDK2,PSMF1,PSMB2,PSMA1,CDC16,PSME3,CCNB1,PSMB7,ANAPC11,PSMB6,PSMA5,RPS27A,UBC,ANAPC1,BUB3,BUB1B,PSMD4,PSMB4,PSMC2,PSMD6,MAD2L1,ANAPC10,PTTG1,PSMC3,ANAPC16,PLK1,UBE2E1,CDK1,UBB,PSMD1,…	ANAPC4,UBE2D1,PSMD5,ANAPC2	PSMB1,PSMC4,PSMA4,PSMC5,PSMA3,PSMC1,PSMB5,PSME2,PSMD7,PSMA2,PSMD11,PSMD14,CCNB1,PSMA5,UBC,PSMD4,PSMB4,PSMC2,PSMD6,ANAPC10,PTTG1,PSMC3,CDK1,UBB,PSMD1,PSMD2,CDC26,ANAPC7,PSMD12,PSMB8
GO_REGULATION_OF_CELLULAR_AMINE_METABOLIC_PROCESS	GO:0033238	70	Down	3.00E-10	7.51E-07	1	PSMB1,PSMC4,PSMA4,ATP2B4,PSME4,VPS35,MAOB,DRD4,PSMC5,SIRT4,PSME1,COMT,PSMD5,PSMD8,PSMC6,PSMA3,PSMC1,PSMB5,PSMA6,PSME2,PSMA7,PSMD10,PSMD7,OAZ1,PSMA2,PSMD3,PSMD11,PSMD9,PSMD14,ODC1,PARK7,PSMF1,PSMB2,PNKD,PSMA1,PSME3,PSMB7,SLC6A3,PSMB6,PSMA5,OAZ3,SNCA,BHMT,PAOX,SLC7A11,NR4A2,AZIN1,SLC7A7,PSMD4,PSMB4,ITGB2,PSMC2,PSMD6,HPRT1,PSMC3,ATCAY,ITGAM,GPR37,PSMD1,PSMD2,OAZ2,NQO1,ABAT,DRD1,PSMD13,PSMD12,PSMB8,P…	MAOB,PSMD5	PSMB1,PSMC4,PSMA4,PSMC5,PSMA3,PSMC1,PSMB5,PSME2,PSMD7,PSMA2,PSMD11,PSMD14,PARK7,PSMA5,SNCA,SLC7A11,PSMD4,PSMB4,PSMC2,PSMD6,PSMC3,PSMD1,PSMD2,NQO1,PSMD12,PSMB8
GO_PROTEASOMAL_UBIQUITIN_INDEPENDENT_PROTEIN_CATABOLIC_PROCESS	GO:0010499	20	Down	4.50E-08	5.61E-05	1	PSMB1,PSMA4,PSME4,PSMA3,PSMB5,PSMA6,PSMA7,PSMA2,NFE2L2,PSMB2,PSMA1,PSMB7,PSMB6,PSMA5,PSMB4,ENC1,PSMB8,PSMB10,PSMB9,PSMB3		PSMB1,PSMA4,PSMA3,PSMB5,PSMA2,PSMA5,PSMB4,ENC1,PSMB8
GO_NEGATIVE_REGULATION_OF_CELL_CYCLE_G2_M_PHASE_TRANSITION	GO:1902750	90	Down	1.69E-07	9.80E-05	1	PSMB1,BRCA1,PSMC4,FHL1,PSMA4,FOXN3,CUL1,PSME4,CDC14B,ORC1,PSMC5,UIMC1,AURKA,PSME1,CLSPN,CDC6,PSMD5,PSMD8,RBX1,PSMC6,PSMA3,PSMC1,PSMB5,PSMA6,PSME2,PSMA7,PSMD10,PSMD7,NBN,FZR1,BABAM1,PSMA2,PSMD3,CDK5RAP3,PSMD11,PSMD9,SKP1,PSMD14,MIIP,SYF2,PSMF1,PSMB2,PSMA1,PSME3,VPS4A,TAOK3,RINT1,HUS1,PSMB7,PSMB6,PSMA5,DTL,ATM,CHEK1,TAOK2,HMGA2,RAD17,DONSON,PSMD4,PSMB4,NAE1,TAOK1,PSMC2,PSMD6,TOPBP1,CHMP4C,RAD21,PSM…	PSMD5,CDK5RAP3,VPS4A	PSMB1,PSMC4,PSMA4,PSMC5,PSMA3,PSMC1,PSMB5,PSME2,PSMD7,PSMA2,PSMD11,PSMD14,PSMA5,PSMD4,PSMB4,PSMC2,PSMD6,PSMC3,CDK1,PSMD1,PSMD2,FBXL7,PSMD12,PSMB8
GO_AMINE_METABOLIC_PROCESS	GO:0009308	112	Down	2.07E-06	6.76E-04	1	AOC1,GDE1,PSMB1,PSMC4,CHDH,ABCC2,PSMA4,ATP2B4,PSME4,VPS35,MAOB,DRD4,SLC44A1,PSMC5,SMOX,SIRT4,PSME1,COMT,DHPS,PSMD5,PSMD8,HDAC10,PSMC6,PSMA3,PSMC1,PSMB5,PSMA6,PSME2,PSMA7,PSMD10,SMS,PSMD7,OAZ1,GCDH,PSMA2,PSMD3,PSMD11,AADAT,CHKA,PSMD9,PSMD14,ODC1,KYNU,PARK7,SRM,AGMAT,KMO,AMD1,PSMF1,PSMB2,PNKD,PSMA1,TPH1,SAT1,IDO1,PSME3,AOC3,AOC2,DMGDH,PSMB7,NAAA,HDC,SAT2,SLC6A3,PSMB6,AZIN2,PSMA5,OAZ3,SNCA,BHMT,PAOX…	MAOB,PSMD5,HNMT	PSMB1,PSMC4,ABCC2,PSMA4,PSMC5,PSMA3,PSMC1,PSMB5,PSME2,SMS,PSMD7,PSMA2,PSMD11,PSMD14,PARK7,HDC,PSMA5,SNCA,SLC7A11,PSMD4,PSMB4,PSMC2,PSMD6,PSMC3,PSMD1,PSMD2,NQO1,SULT1A1,PSMD12,PSMB8
GO_SCF_DEPENDENT_PROTEASOMAL_UBIQUITIN_DEPENDENT_PROTEIN_CATABOLIC_PROCESS	GO:0031146	90	Down	3.46E-06	0.001041343	1	FBXL3,PSMB1,PSMC4,WWTR1,PSMA4,CUL1,PSME4,FBXW11,PSMC5,PSME1,PSMD5,PSMD8,RBX1,PSMC6,PSMA3,PSMC1,PSMB5,PSMA6,PSME2,PSMA7,PSMD10,PSMD7,FBXO31,PSMA2,FBXW4,FBXL15,CUL2,FBXL20,PSMD3,PSMD11,FBXW7,PSMD9,FBXO9,FBXL4,SKP1,RNF7,PSMD14,FBXO2,FBXO6,KIF14,FBXL5,LRRC29,PSMF1,PSMB2,FBXL12,FBXL16,PSMA1,PSME3,FBXO44,FBXL8,PSMB7,CUL4A,PSMB6,PSMA5,SKP2,FBXL17,FBXO38,AMN1,FBXO4,FBXL2,FBXL18,CUL4B,FBXW5,PSMD4,PSMB4,FB…	PSMD5,FBXO2,LRRC29,FBXL12,FBXO44,CCNF,FBXO17	PSMB1,PSMC4,PSMA4,PSMC5,PSMA3,PSMC1,PSMB5,PSME2,PSMD7,PSMA2,PSMD11,PSMD14,PSMA5,CUL4B,PSMD4,PSMB4,PSMC2,PSMD6,FBXO33,PSMC3,PSMD1,PSMD2,FBXL7,PSMD12,PSMB8
GO_CELLULAR_MODIFIED_AMINO_ACID_BIOSYNTHETIC_PROCESS	GO:0042398	46	Down	1.65E-05	0.003153743	1	GCLC,GGCT,CHDH,GCLM,HAGH,PLOD1,MGST2,GGT5,GGT1,MTHFD1,GSS,CKM,PLOD3,NFE2L2,PARK7,ACADM,MTHFD1L,CHAC1,BBOX1,GAMT,SLC27A1,GGT7,GCH1,CNDP2,MTHFS,FPGS,ATIC,ALDH9A1,CHAC2,SLC7A11,PLOD2,PTDSS1,GART,ALDH7A1,CKB,GGT6,GATM,CARNS1,PTDSS2,SHMT1,OPLAH,TMLHE,PLSCR1,CKMT1A,DHFR,CKMT1B	PLOD3,GAMT	GCLC,GCLM,MGST2,PARK7,MTHFD1L,BBOX1,SLC27A1,CNDP2,ATIC,ALDH9A1,SLC7A11,GGT6
GO_NONRIBOSOMAL_PEPTIDE_BIOSYNTHETIC_PROCESS	GO:0019184	18	Down	1.72E-05	0.003153743	1	GCLC,GGCT,GCLM,HAGH,MGST2,GGT5,GGT1,GSS,NFE2L2,CHAC1,GGT7,CNDP2,CHAC2,SLC7A11,AASDH,BDH2,GGT6,OPLAH		GCLC,GCLM,MGST2,CNDP2,SLC7A11,BDH2,GGT6
GO_REGULATION_OF_CELLULAR_KETONE_METABOLIC_PROCESS	GO:0010565	149	Down	2.46E-05	0.004198988	1	PDK4,PDK2,ADIPOR2,PSMB1,MLXIPL,BRCA1,ELOVL5,PSMC4,CD74,NR1H3,PSMA4,DKK3,ATP2B4,DGAT2,PDK3,PSME4,SREBF1,ACADVL,PTGS2,ACACB,CEACAM1,NFE2L1,PIBF1,REST,PSMC5,SIRT4,PDPR,PSME1,COMT,PSMD5,SIRT1,PSMD8,PSMC6,PSMA3,GSTZ1,PSMC1,PSMB5,PSMA6,PSME2,PSMA7,TRIB3,PSMD10,ABCD1,LONP2,PSMD7,MLYCD,DKKL1,OAZ1,AKT2,CAV1,PSMA2,PRKAG2,ERLIN1,PSMD3,PSMD11,PPARGC1A,CPT1A,PSMD9,SCAP,CLCN2,PSMD14,ACADL,ODC1,PARK7,PROX1,APOA…	MLXIPL,NR1H3,PSMD5,APOC1,RGN,WNT4,AVPR1A,NCOR2	PSMB1,PSMC4,PSMA4,ACACB,NFE2L1,PSMC5,PSMA3,PSMC1,PSMB5,PSME2,PSMD7,PSMA2,PSMD11,PSMD14,PARK7,LPGAT1,ANXA1,PSMA5,SNCA,STAR,ADM,SLC7A11,PSMD4,PSMB4,PSMC2,PSMD6,STARD4,PSMC3,PSMD1,PSMD2,NQO1,PPTC7,PSMD12,PSMB8
GO_CELLULAR_KETONE_METABOLIC_PROCESS	GO:0042180	204	Down	3.93E-05	0.006418852	1	PDK4,PDK2,ADIPOR2,PSMB1,MLXIPL,BRCA1,ELOVL5,PSMC4,CD74,NR1H3,CYP46A1,PSMA4,DKK3,AKR7A2,ATP2B4,DGAT2,HAGH,PDK3,PSME4,SREBF1,ACADVL,DHRS9,PTGS2,ACACB,CEACAM1,NFE2L1,PIBF1,OXCT1,REST,AKR1B1,PSMC5,COQ9,SIRT4,PDPR,PSME1,COMT,PSMD5,SIRT1,PSMD8,PSMC6,PSMA3,GSTZ1,PSMC1,PSMB5,PSMA6,PSME2,PSMA7,TRIB3,PSMD10,ABCD1,LONP2,PSMD7,MLYCD,LHB,DKKL1,OAZ1,AKT2,CAV1,PSMA2,PRKAG2,ERLIN1,PSMD3,PSMD11,AADAT,PPARGC1A,CPT…	MLXIPL,NR1H3,PSMD5,UBIAD1,APOC1,RGN,WNT4,AVPR1A,NCOR2	PSMB1,PSMC4,PSMA4,DHRS9,ACACB,NFE2L1,PSMC5,PSMA3,PSMC1,PSMB5,PSME2,PSMD7,PSMA2,PSMD11,HMGCR,PSMD14,PARK7,AKR1A1,LPGAT1,ANXA1,PSMA5,SNCA,STAR,ADM,SLC7A11,PSMD4,PSMB4,PSMC2,PSMD6,STARD4,PDSS2,PSMC3,CYP4F11,COQ2,PSMD1,PSMD2,NQO1,PPTC7,PSMD12,AKR1B10,PSMB8
GO_MITOCHONDRIAL_RESPIRATORY_CHAIN_COMPLEX_ASSEMBLY	GO:0033108	86	Down	7.97E-05	0.010898215	1	NDUFAF7,NDUFAB1,TTC19,NDUFS1,NDUFB4,BCS1L,TIMM21,NDUFB2,NDUFB7,SAMM50,UQCC1,NDUFAF5,TAZ,COA1,TFAM,NDUFC1,FOXRED1,NDUFS8,TIMMDC1,NDUFS7,NDUFB3,NDUFA8,NDUFAF4,FASTKD3,NDUFA1,NDUFA5,ECSIT,NDUFA10,SCO2,NDUFA2,SCO1,COX16,NDUFB5,UQCC2,NDUFAF1,COX17,NDUFA9,NDUFB10,NDUFS6,NDUFB11,NDUFB9,SURF1,NDUFC2,NUBPL,SDHAF4,OXA1L,NDUFAF6,UQCRB,NDUFS2,NDUFV3,COX18,NDUFAF2,NDUFS4,NDUFB6,NDUFB8,NDUFV1,SDHAF2,NDUFS5,NDU…	BCS1L,TIMM21,TAZ,ECSIT,SDHAF1	NDUFB3,NDUFA2,UQCC2,NDUFAF1,SDHAF4,NDUFS2,NDUFV3,NDUFS4,NDUFB8,SLC25A33
GO_MITOCHONDRIAL_ACETYL_COA_BIOSYNTHETIC_PROCESS_FROM_PYRUVATE	GO:0061732	6	Down	8.23E-05	0.011050725	1	MPC1,DLD,PDHX,PDHA1,MPC2,PDHB		MPC1,PDHA1,MPC2,PDHB
GO_REGULATION_OF_T_CIRCLE_FORMATION	GO:1904429	6	Down	9.87E-05	0.013026944	1	ERCC1,XRCC5,SLX1A,TERF2,SLX1B,SLX4		ERCC1,TERF2,SLX4
GO_NADH_DEHYDROGENASE_COMPLEX_ASSEMBLY	GO:0010257	55	Down	1.70E-04	0.019691271	1	NDUFAF7,NDUFAB1,NDUFS1,NDUFB4,BCS1L,TIMM21,NDUFB2,NDUFB7,NDUFAF5,TAZ,COA1,NDUFC1,FOXRED1,NDUFS8,TIMMDC1,NDUFS7,NDUFB3,NDUFA8,NDUFAF4,NDUFA1,NDUFA5,ECSIT,NDUFA10,NDUFA2,NDUFB5,NDUFAF1,NDUFA9,NDUFB10,NDUFS6,NDUFB11,NDUFB9,NDUFC2,NUBPL,OXA1L,NDUFAF6,NDUFS2,NDUFV3,NDUFAF2,NDUFS4,NDUFB6,NDUFB8,NDUFV1,NDUFS5,NDUFA3,TMEM126B,NDUFA11,ACAD9,NDUFAF3,NDUFV2,NDUFB1,NDUFA12,NDUFA6,NDUFA13,NDUFS3,NDUFA7	BCS1L,TIMM21,TAZ,ECSIT	NDUFB3,NDUFA2,NDUFAF1,NDUFS2,NDUFV3,NDUFS4,NDUFB8
GO_REGULATION_OF_CELL_CYCLE_G2_M_PHASE_TRANSITION	GO:1902749	195	Down	1.99E-04	0.02233986	1	PRKAR2B,PAFAH1B1,PSMB1,BRCA1,PSMC4,FHL1,PSMA4,OFD1,FOXN3,SDCCAG8,CUL1,MTA3,PSME4,PRKACA,HMMR,NDE1,CLASP1,GTSE1,DYNC1I2,PCM1,HSP90AA1,CDC14B,SMARCD3,ORC1,PSMC5,UIMC1,AURKA,TPX2,DYNLL1,PSME1,HAUS4,CLSPN,CDC6,PSMD5,CDC7,PSMD8,RBX1,PSMC6,PSMA3,PSMC1,PSMB5,PSMA6,PSME2,NINL,PSMA7,CDC25B,MAPRE1,CEP76,CEP192,PSMD10,PSMD7,CCP110,RAB11A,CEP152,NBN,TUBB4A,FZR1,BABAM1,PPP2R1A,CEP41,PSMA2,PSMD3,RAD51C,CDK5RAP…	PRKAR2B,SMARCD3,PSMD5,CDK5RAP3,CEP164,VPS4A,CDK4,TP53,APP,TUBB,HAUS3,HAUS5	PSMB1,PSMC4,PSMA4,PSMC5,HAUS4,PSMA3,PSMC1,PSMB5,PSME2,PSMD7,RAB11A,PSMA2,PSMD11,PSMD14,NEK2,TUBG1,CCNB1,PSMA5,PSMD4,PSMB4,PSMC2,PSMD6,PSMC3,TUBA1A,CDK1,PSMD1,PSMD2,FBXL7,TUBB4B,PSMD12,PSMB8
GO_QUINONE_METABOLIC_PROCESS	GO:1901661	29	Down	2.11E-04	0.023381394	1	AKR7A2,AKR1B1,COQ9,COQ5,HMGCR,COQ10B,AKR1A1,COQ6,UBIAD1,COQ3,COQ10A,NDUFA9,CBR4,PDSS1,AKR1C2,CBR3,FDXR,PDSS2,COQ4,COQ7,CYP4F11,COQ2,AKR1C1,AKR1C3,PPTC7,AKR1B10,ADH4,AKR1C4,CRYZL1	UBIAD1	HMGCR,AKR1A1,PDSS2,CYP4F11,COQ2,PPTC7,AKR1B10
GO_ISOPRENOID_BIOSYNTHETIC_PROCESS	GO:0008299	26	Down	2.34E-04	0.024761638	1	IDI1,DHRS9,MVK,HMGCS1,HMGCR,RBP1,RPE65,DHDDS,ALDH8A1,RDH10,SRD5A3,ALDH1A2,HMGCS2,BCO1,CRABP2,PDSS1,GGPS1,NUS1,LSS,FDPS,PMVK,PDSS2,MVD,COQ2,ALDH1A3,AKR1C3		IDI1,DHRS9,HMGCR,RBP1,PDSS2,COQ2
GO_ANTIBIOTIC_METABOLIC_PROCESS	GO:0016999	103	Down	5.61E-04	0.046392128	1	ALDH3B1,NOX1,ST3GAL1,FYN,ABCC2,CTNS,CYBA,AKR7A2,CS,MAOB,ST6GAL1,HAL,AKR1B1,MT3,HDAC6,ACO2,PCK2,RENBP,SULT2A1,SULT1E1,ALDH2,CMAS,ALDH5A1,NNT,GNPDA1,KDM3A,TPO,PARK7,AKR1A1,PRDX1,PRDX6,MTHFD1L,CAT,ZNF205,ACO1,PRDX4,NAGK,PRDX5,RAC2,PXDN,ACSS2,ACLY,ALDH3B2,NPL,RAC1,MTHFS,IREB2,ALDH1B1,DUOX1,AMDHD1,ESD,DUOXA1,DUOXA2,DUOX2,SOD1,CYP4B1,SNCA,CBR4,EGFR,STAR,MMP3,AKR1C2,ACSS1,MPV17L,PINK1,UROC1,GNE,AMDHD2,G…	MAOB,ALDH1B1,NOXA1,SULT1C4,GPX3	ABCC2,CYBA,ACO2,CMAS,PARK7,AKR1A1,PRDX1,MTHFD1L,ALDH3B2,IREB2,DUOX1,DUOX2,SOD1,SNCA,STAR,MPV17L,GNE,GNPDA2,ADH6,SULT1A1,ADH5,AKR1B10,GPX1
GO_ACETYL_COA_BIOSYNTHETIC_PROCESS_FROM_PYRUVATE	GO:0006086	15	Down	5.63E-04	0.046392128	1	PDK4,PDK2,MPC1,PDK3,PDPR,DLD,GSTZ1,PDHX,PDHA1,MPC2,DLAT,PDK1,PDP1,PDHB,PDP2		MPC1,PDHA1,MPC2,PDHB
GO_ACETYL_COA_METABOLIC_PROCESS	GO:0006084	35	Down	6.29E-04	0.049293734	1	PDK4,PDK2,AASS,MPC1,PDK3,ACAT1,ACACB,PDPR,DLD,GSTZ1,MLYCD,AADAT,PDHX,MVK,HMGCS1,KYNU,DLST,PPCS,ACSS2,ACLY,PDHA1,HMGCS2,NUDT7,MPC2,DLAT,PDK1,ACSS1,PMVK,PDP1,MVD,PDHB,FASN,PDP2,PIPOX,ACACA		MPC1,ACACB,PDHA1,MPC2,PDHB,ACACA
GO_ANTIGEN_PROCESSING_AND_PRESENTATION_OF_EXOGENOUS_PEPTIDE_ANTIGEN_VIA_MHC_CLASS_I	GO:0042590	72	Down	5.77E-09	1.08E-05	2	PSMB1,PSMC4,PSMA4,VAMP3,CYBA,PSME4,ITGB5,PSMC5,PSME1,SNAP23,PSMD5,PSMD8,NCF4,PSMC6,PSMA3,PSMC1,PSMB5,PSMA6,PSME2,PSMA7,PSMD10,PSMD7,IKBKB,PSMA2,PSMD3,PSMD11,PSMD9,CLEC4A,LNPEP,PSMD14,NCF2,VAMP8,PSMF1,PSMB2,PSMA1,PSME3,CD36,PSMB7,ITGAV,PSMB6,PSMA5,FCGR1A,NCF1,FCER1G,PSMD4,PSMB4,PSMC2,PSMD6,CYBB,PSMC3,B2M,PDIA3,TAP1,PSMD1,PSMD2,CALR,PSMD13,PSMD12,FCGR1B,PSMB8,TAP2,HLA-E,HLA-G,HLA-F,PSMB10,CHUK,IFI3…	PSMD5,LNPEP,HLA-G	PSMB1,PSMC4,PSMA4,CYBA,PSMC5,PSMA3,PSMC1,PSMB5,PSME2,PSMD7,PSMA2,PSMD11,PSMD14,NCF2,PSMA5,PSMD4,PSMB4,PSMC2,PSMD6,PSMC3,PSMD1,PSMD2,PSMD12,PSMB8
GO_ANTIGEN_PROCESSING_AND_PRESENTATION_OF_PEPTIDE_ANTIGEN_VIA_MHC_CLASS_I	GO:0002474	93	Down	5.94E-07	2.63E-04	2	PSMB1,HFE,PSMC4,PSMA4,VAMP3,CYBA,PSME4,ITGB5,PSMC5,PSME1,SNAP23,PSMD5,PSMD8,NCF4,PSMC6,PSMA3,PSMC1,PSMB5,PSMA6,PSME2,SEC23A,PSMA7,PSMD10,PSMD7,IKBKB,FCGRT,PSMA2,PSMD3,PSMD11,PSMD9,CLEC4A,LNPEP,SEC24A,PSMD14,NCF2,VAMP8,IDE,PSMF1,PSMB2,CANX,PSMA1,PSME3,CD36,PSMB7,ITGAV,SEC31A,SEC24B,TAPBPL,PSMB6,PSMA5,FCGR1A,SEC24D,SAR1B,MR1,SEC13,NCF1,FCER1G,PSMD4,PSMB4,ACE,AZGP1,PSMC2,PSMD6,ERAP1,ERAP2,CYBB,PSMC3…	PSMD5,FCGRT,LNPEP,HLA-G	PSMB1,PSMC4,PSMA4,CYBA,PSMC5,PSMA3,PSMC1,PSMB5,PSME2,PSMD7,PSMA2,PSMD11,PSMD14,NCF2,IDE,PSMA5,PSMD4,PSMB4,PSMC2,PSMD6,PSMC3,PSMD1,PSMD2,PSMD12,PSMB8
GO_ANTIGEN_PROCESSING_AND_PRESENTATION_OF_PEPTIDE_ANTIGEN	GO:0048002	174	Down	7.59E-06	0.001631598	2	AP2B1,PSMB1,HFE,PSMC4,SLC11A1,CD74,PSMA4,AP2S1,VAMP3,CYBA,KIF2A,PSME4,AP1M1,RAB7A,KIFAP3,DYNC1I2,CAPZB,KIF22,DNM2,ITGB5,KIF3C,PSMC5,DYNLL1,LAG3,KIF4A,PSME1,SNAP23,PSMD5,TREM2,PSMD8,AP1B1,NCF4,PSMC6,PSMA3,LGMN,PSMC1,PSMB5,PSMA6,PSME2,SEC23A,PSMA7,KIF3B,PSMD10,PSMD7,PYCARD,IKBKB,DCTN6,FCGRT,AP1S1,PSMA2,PSMD3,PSMD11,PSMD9,CLEC4A,LNPEP,SEC24A,ACTR1B,PSMD14,CAPZA1,NCF2,CTSD,VAMP8,IDE,KIF18A,CLTA,PSMF1…	DNM2,PSMD5,FCGRT,LNPEP,CTSF,AP1S2,HLA-G	AP2B1,PSMB1,PSMC4,SLC11A1,PSMA4,CYBA,PSMC5,AP1B1,PSMA3,PSMC1,PSMB5,PSME2,KIF3B,PSMD7,PYCARD,PSMA2,PSMD11,PSMD14,NCF2,IDE,CTSV,KIF23,KIF11,CLTC,PSMA5,PSMD4,PSMB4,PSMC2,CTSS,PSMD6,PSMC3,PSMD1,PSMD2,PSMD12,PSMB8
GO_ANTIGEN_PROCESSING_AND_PRESENTATION	GO:0019882	205	Down	1.32E-04	0.01601089	2	AP2B1,PSMB1,HFE,PSMC4,WAS,SLC11A1,CD74,PSMA4,AP2S1,VAMP3,CYBA,ATG5,AP3D1,KIF2A,PSME4,RAB27A,AP1M1,RAB7A,KIFAP3,DYNC1I2,CAPZB,KIF22,DNM2,ITGB5,KIF3C,RAB10,PSMC5,DYNLL1,LAG3,ICAM1,KIF4A,PSME1,SNAP23,PSMD5,TREM2,PSMD8,AP1B1,NCF4,PSMC6,PSMA3,LGMN,PSMC1,PSMB5,PSMA6,PSME2,SEC23A,PSMA7,KIF3B,PSMD10,PSMD7,PYCARD,CTSH,IKBKB,DCTN6,RELB,FCGRT,NOD1,AP1S1,PSMA2,PSMD3,PSMD11,RAB34,PSMD9,RAB5B,CLEC4A,RAB35,LNPE…	RAB27A,DNM2,ICAM1,PSMD5,CTSH,FCGRT,NOD1,LNPEP,CTSF,AP1S2,HLA-G	AP2B1,PSMB1,PSMC4,SLC11A1,PSMA4,CYBA,PSMC5,AP1B1,PSMA3,PSMC1,PSMB5,PSME2,KIF3B,PSMD7,PYCARD,PSMA2,PSMD11,PSMD14,NCF2,IDE,CTSV,KIF23,KIF11,CLTC,PSMA5,PSMD4,PSMB4,PSMC2,CTSS,PSMD6,PSMC3,PSMD1,PSMD2,PSMD12,PSMB8
GO_MITOCHONDRIAL_ELECTRON_TRANSPORT_NADH_TO_UBIQUINONE	GO:0006120	46	Down	2.32E-08	3.48E-05	3	NDUFAB1,NDUFS1,NDUFB4,COQ9,NDUFB2,DLD,NDUFB7,NDUFC1,NDUFS8,NDUFS7,PARK7,NDUFB3,NDUFA8,DNAJC15,NDUFA1,NDUFA5,NDUFA10,NDUFA2,ISCU,NDUFB5,NDUFAF1,NDUFA9,NDUFB10,SNCA,NDUFS6,NDUFB11,NDUFB9,NDUFC2,PINK1,NDUFS2,NDUFV3,NDUFS4,NDUFB6,NDUFB8,NDUFV1,NDUFS5,NDUFA3,NDUFA11,NDUFV2,NDUFB1,NDUFA12,NDUFA6,NDUFA13,NDUFA4,NDUFS3,NDUFA7		PARK7,NDUFB3,NDUFA2,NDUFAF1,SNCA,NDUFS2,NDUFV3,NDUFS4,NDUFB8
GO_ATP_SYNTHESIS_COUPLED_ELECTRON_TRANSPORT	GO:0042773	80	Down	1.08E-07	7.38E-05	3	NDUFAB1,COX10,UQCRC1,COX15,BID,NDUFS1,NDUFB4,SDHA,COQ9,NDUFB2,DLD,NDUFB7,TAZ,NDUFC1,NDUFS8,COX6A1,NDUFS7,COX7A2L,PARK7,NDUFB3,NDUFA8,DNAJC15,NDUFA1,COX6B1,COX7C,UQCR11,NDUFA5,NDUFA10,COX4I1,COX7B,NDUFA2,CCNB1,COX5B,ISCU,NDUFB5,NDUFAF1,NDUFA9,UQCRC2,NDUFB10,SDHC,SNCA,NDUFS6,NDUFB11,NDUFB9,NDUFC2,UQCRB,PINK1,NDUFS2,NDUFV3,NDUFS4,UQCRQ,COX6C,NDUFB6,NDUFB8,NDUFV1,SDHAF2,COA6,NDUFS5,UQCRFS1,MECP2,CDK1…	TAZ	SDHA,PARK7,NDUFB3,COX7B,NDUFA2,CCNB1,NDUFAF1,SNCA,NDUFS2,NDUFV3,NDUFS4,COX6C,NDUFB8,COA6,CDK1
GO_OXIDATIVE_PHOSPHORYLATION	GO:0006119	103	Down	1.36E-07	8.54E-05	3	NDUFAB1,COX10,MLXIPL,UQCRC1,COX15,BID,NDUFS1,NDUFB4,RHOA,SDHA,COQ9,NDUFB2,DLD,MSH2,NDUFB7,ABCD1,TAZ,PGK1,PPIF,NDUFC1,NDUFS8,COX6A1,COX7A2,NDUFS7,COX7A2L,PARK7,NDUFB3,NDUFA8,DNAJC15,NDUFA1,SLC25A23,COX6B1,COX7C,UQCR11,NDUFA5,NDUFA10,COX4I1,COX7B,NDUFA2,CCNB1,COX5B,ISCU,NDUFB5,UQCC2,NDUFAF1,NDUFA9,UQCRC2,NDUFB10,SDHC,SNCA,NDUFS6,NDUFB11,NDUFB9,SURF1,NDUFC2,UQCRB,PINK1,NDUFS2,NDUFV3,COX7A1,AK4,NDUFS…	MLXIPL,TAZ	SDHA,COX7A2,PARK7,NDUFB3,COX7B,NDUFA2,CCNB1,UQCC2,NDUFAF1,SNCA,NDUFS2,NDUFV3,COX7A1,NDUFS4,COX6C,VCP,NDUFB8,COA6,CDK1,SLC25A33
GO_ELECTRON_TRANSPORT_CHAIN	GO:0022900	158	Down	7.98E-07	3.33E-04	3	NDUFAB1,SLC25A13,CIAPIN1,COX10,CYB561,UQCRC1,COX15,BID,NDUFS1,GLRX2,HSD17B6,AIFM2,CYBA,AKR7A2,NDUFB4,ME1,MAOB,P4HA2,SDHA,ME2,AKR1B1,NOX4,COQ9,NDUFB2,DLD,PHGDH,NDUFB7,IDH3B,TAZ,GSR,DHDH,ETFB,GLRX3,NDUFC1,PPARGC1A,NDUFS8,ALDH2,COX6A1,ALDH5A1,COX7A2,GPD2,NDUFS7,SLC25A12,COX7A2L,PARK7,NCF2,SDHB,AKR1A1,NDUFB3,NDUFA8,DNAJC15,NQO2,NDUFA1,COX6B1,COX7C,UQCR11,POR,STEAP4,NDUFA5,NDUFA10,COX4I1,COX7B,IDO1,AO…	HSD17B6,MAOB,TAZ	AIFM2,CYBA,ME1,SDHA,COX7A2,PARK7,NCF2,AKR1A1,NDUFB3,POR,COX7B,NDUFA2,CCNB1,NDUFAF1,SNCA,NDUFS2,NDUFV3,COX7A1,NDUFS4,COX6C,NDUFB8,COA6,CDK1,GLRX,GPX2,NQO1,ADH5,TXNRD1
GO_RESPIRATORY_ELECTRON_TRANSPORT_CHAIN	GO:0022904	97	Down	1.47E-06	5.51E-04	3	NDUFAB1,SLC25A13,COX10,UQCRC1,COX15,BID,NDUFS1,AIFM2,NDUFB4,SDHA,COQ9,NDUFB2,DLD,NDUFB7,TAZ,ETFB,NDUFC1,PPARGC1A,NDUFS8,COX6A1,ALDH5A1,GPD2,NDUFS7,SLC25A12,COX7A2L,PARK7,SDHB,NDUFB3,NDUFA8,DNAJC15,NDUFA1,COX6B1,COX7C,UQCR11,NDUFA5,NDUFA10,COX4I1,COX7B,NDUFA2,MYBBP1A,CCNB1,COX5B,ISCU,NDUFB5,NDUFAF1,NDUFA9,ETFA,UQCRC2,NDUFB10,SDHC,SNCA,NDUFS6,NDUFB11,NDUFB9,NDUFC2,UQCRB,PINK1,NDUFS2,NDUFV3,NDUFAF2,…	TAZ	AIFM2,SDHA,PARK7,NDUFB3,COX7B,NDUFA2,CCNB1,NDUFAF1,SNCA,NDUFS2,NDUFV3,NDUFS4,COX6C,NDUFB8,COA6,CDK1
GO_CELLULAR_RESPIRATION	GO:0045333	162	Down	1.16E-05	0.002364567	3	NDUFAB1,SLC25A13,COX10,NOS2,UQCRC1,MDH1,COX15,BID,NDUFS1,AIFM2,CS,NDUFB4,MTFR1,IDH3G,SDHA,ME2,NOA1,COQ9,NDUFB2,DLD,FH,NDUFB7,ACO2,HIF1A,NFATC4,IDH3B,SLC25A14,TAZ,ETFB,OGDH,NDUFC1,PPARGC1A,NDUFS8,TRPV4,IFNG,COX6A1,ALDH5A1,NNT,GPD2,NDUFS7,COQ10B,SLC25A12,COX7A2L,PARK7,SDHB,MTFR1L,NDUFB3,NDUFA8,NR4A3,DLST,IDE,DNAJC15,CAT,PIK3CA,ACO1,CISD1,NDUFA1,SLC25A23,PANK2,COX6B1,TRAP1,COX7C,UQCR11,NDUFA5,CBFA2T…	TAZ,SIRT3,PRDM16	AIFM2,SDHA,ACO2,PARK7,NDUFB3,IDE,COX7B,NDUFA2,PDHA1,CCNB1,SUCLA2,IREB2,NDUFAF1,SNCA,MTFR2,SLC25A25,SDHAF4,NDUFS2,NDUFV3,NDUFS4,COX6C,VCP,NDUFB8,COA6,PDHB,CDK1,IDH2
GO_TRICARBOXYLIC_ACID_CYCLE	GO:0006099	32	Down	4.84E-05	0.007588111	3	MDH1,CS,IDH3G,SDHA,ME2,DLD,FH,ACO2,IDH3B,OGDH,NNT,SDHB,DLST,ACO1,PDHA1,SUCLA2,IREB2,MDH1B,IDH1,SDHC,MDH2,DLAT,ME3,SUCLG1,IDH3A,SDHAF2,PDHB,SUCLG2,FAHD1,DHTKD1,IDH2,SDHD		SDHA,ACO2,PDHA1,SUCLA2,IREB2,PDHB,IDH2
GO_ENERGY_DERIVATION_BY_OXIDATION_OF_ORGANIC_COMPOUNDS	GO:0015980	235	Down	5.67E-04	0.046392128	3	NDUFAB1,SLC25A13,COX10,NOS2,UQCRC1,MDH1,COX15,BID,IGF1,NDUFS1,RB1CC1,AIFM2,PHKA2,PPP1R3F,GYG2,CS,NDUFB4,MTFR1,PHKA1,IDH3G,PYGM,ADGRF5,ACADVL,SDHA,TIGAR,PGM1,ME2,GSK3B,NOA1,MT3,GNAS,COQ9,NDUFB2,DLD,FH,SORBS1,NDUFB7,ACO2,PYGL,HIF1A,NFATC4,PYGB,IDH3B,SLC25A14,TAZ,PHKB,GYS1,AKT2,ETFB,GSK3A,OGDH,PRKAG2,NDUFC1,PPARGC1A,NDUFS8,TRPV4,IFNG,GYS2,COX6A1,ALDH5A1,NNT,GBE1,POMC,GPD2,NDUFS7,COQ10B,PASK,SLC25A12…	ADGRF5,TAZ,POMC,LEPR,IL6ST,TP53,SIRT3,PRDM16,PHKG1,GAA,NHLRC1	AIFM2,SDHA,ACO2,PYGL,PARK7,NDUFB3,IDE,COX7B,NDUFA2,PDHA1,CCNB1,MRAP2,SUCLA2,IREB2,NDUFAF1,SNCA,MTFR2,SLC25A25,SDHAF4,NDUFS2,NDUFV3,NDUFS4,COX6C,VCP,NDUFB8,COA6,PDHB,PGM2,UGP2,CDK1,IDH2,STK40
GO_REGULATION_OF_ESTABLISHMENT_OF_PLANAR_POLARITY	GO:0090175	101	Down	3.12E-07	1.68E-04	4	DVL2,AP2B1,PSMB1,CELSR3,MKS1,PSMC4,PSMA4,AP2S1,RHOA,PSME4,CDC42,CELSR1,GPC4,WNT11,PSMC5,PSME1,PSMD5,ABL1,PSMD8,PSMC6,PSMA3,DAAM1,PSMC1,PSMB5,PSMA6,PSME2,PSMA7,PSMD10,PARD6A,PSMD7,FZD3,SFRP1,PLEKHA4,PSMA2,DVL1,DKK1,PSMD3,PFN1,PSMD11,SMURF2,PSMD9,PTK7,NPHP3,WNT5A,PSMD14,PSMF1,PSMB2,PSMA1,PSME3,ANKRD6,RAC1,PSMB7,SEC24B,PRICKLE1,NKD1,CLTC,ARRB2,PSMB6,ARHGEF19,PSMA5,CELSR2,SFRP2,GPC3,DAB2,FZD7,TIAM1,F…	PSMD5,ARRB2,PRICKLE2,VANGL1	AP2B1,PSMB1,PSMC4,PSMA4,PSMC5,PSMA3,PSMC1,PSMB5,PSME2,PSMD7,PSMA2,DKK1,PSMD11,PSMD14,CLTC,PSMA5,PSMD4,PSMB4,PSMC2,VANGL2,PSMD6,FZD6,PSMC3,PSMD1,PSMD2,PSMD12,PSMB8
GO_CORNIFICATION	GO:0070268	57	Down	1.32E-06	5.22E-04	4	CAPN1,DSG2,PRSS8,PKP2,PKP1,TGM1,DSP,KRT23,KRT18,PERP,PPL,CSTA,PI3,CAPNS1,KRT17,KLK14,SPINK5,DSC2,DSG3,DSC3,KRT7,PCSK6,FURIN,PKP4,ST14,TCHH,SPRR3,SPRR2D,TMEM79,KLK13,KRT80,EVPL,KRT24,SPRR1B,KRT8,KRT78,KRT86,KRT4,KRT19,KRT15,KRT13,JUP,PKP3,KRT6B,KRT5,KRT10,KLK12,KRT16,KRT14,KAZN,KRT39,CDSN,KRT40,KRT6A,KRT81,SPRR2A,SPRR2F	PCSK6	KRT23,KRT18,CAPNS1,ST14,SPRR3,KRT8,KRT13,KRT6B,KRT5,KRT16,KRT14,KRT6A
GO_KERATINIZATION	GO:0031424	67	Down	1.69E-06	5.97E-04	4	CAPN1,DSG2,PRSS8,PKP2,CDH3,PKP1,TGM1,DSP,CNFN,KRT23,KRT18,PERP,PPL,CSTA,PI3,TGM3,CAPNS1,KRT17,KLK14,SPINK5,PPHLN1,DSC2,DSG3,DSC3,KRT7,PCSK6,FURIN,PKP4,ABCA12,ST14,TCHH,SPRR3,SPRR2D,TMEM79,KLK13,KRT80,EVPL,KRT24,SPRR1B,KRT8,KRT78,KRT86,KRT4,KRT19,KRT15,KRT13,JUP,SFN,SHARPIN,PKP3,KRT6B,KRT5,KRT10,KLK12,KRT16,KRT14,KRTAP13-4,KAZN,KRT39,CDSN,KRTAP5-10,KRT40,KRT6A,KRT81,KRTAP3-1,SPRR2A,SPRR2F	PCSK6	CNFN,KRT23,KRT18,CAPNS1,PPHLN1,ABCA12,ST14,SPRR3,KRT8,KRT13,KRT6B,KRT5,KRT16,KRT14,KRT6A
GO_HEMATOPOIETIC_STEM_CELL_DIFFERENTIATION	GO:0060218	77	Down	7.08E-06	0.001613278	4	PSMB1,PSMC4,PSMA4,FOXC1,EIF2AK2,CBFB,PSME4,TCF3,ITCH,TP73,XRCC5,PSMC5,PUS7,PSME1,PSMD5,ABL1,PSMD8,SETD1A,OSM,PSMC6,PSMA3,PSMC1,PSMB5,PSMA6,PSME2,PSMA7,PSMD10,PSMD7,SFRP1,ERCC2,CDK6,PSMA2,GATA3,PSMD3,PSMD11,PSMD9,SRF,HSPA9,PSMD14,NFE2L2,KMT2A,MYB,PSMF1,PSMB2,PSMA1,PSME3,LMO2,PSMB7,YAP1,LMBR1L,TCF12,TP53,PSMB6,PSMA5,BATF,RUNX1,PSMD4,PSMB4,ACE,PSMC2,PSMD6,METTL3,PSMC3,LMO1,PSMD1,PSMD2,GATA2,HOXB4,PS…	PSMD5,LMBR1L,TP53,N4BP2L2	PSMB1,PSMC4,PSMA4,PSMC5,PSMA3,PSMC1,PSMB5,PSME2,PSMD7,PSMA2,PSMD11,HSPA9,PSMD14,PSMA5,PSMD4,PSMB4,PSMC2,PSMD6,PSMC3,PSMD1,PSMD2,PSMD12,PSMB8
GO_MORPHOGENESIS_OF_A_POLARIZED_EPITHELIUM	GO:0001738	126	Down	5.28E-05	0.008111309	4	DVL2,AP2B1,PAFAH1B1,PSMB1,CELSR3,FUZ,MKS1,PSMC4,PSMA4,AP2S1,LAMA3,MYO9A,RHOA,PSME4,EXOC5,CDC42,WDR1,TP63,CELSR1,GPC4,CAMSAP3,OPHN1,DLG3,RAB10,WNT11,PSMC5,PSME1,PSMD5,ABL1,PSMD8,SH3BP1,PSMC6,PSMA3,DAAM1,PSMC1,PSMB5,PSMA6,PSME2,PSMA7,LAMA1,PSMD10,PARD6A,PSMD7,RPGRIP1L,FZD3,SFRP1,PLEKHA4,PSMA2,DVL1,DKK1,PSMD3,PFN1,PSMD11,SMURF2,SLC9A3R1,IFT20,PSMD9,PTK7,NPHP3,WNT5A,PSMD14,PSMF1,PSMB2,PSMA1,LAMA5,PSM…	MYO9A,PSMD5,SH3BP1,LAMA5,ARRB2,MSN,PRICKLE2,INTU,VANGL1,AJAP1	AP2B1,PSMB1,PSMC4,PSMA4,WDR1,TP63,DLG3,PSMC5,PSMA3,PSMC1,PSMB5,PSME2,PSMD7,PSMA2,DKK1,PSMD11,SLC9A3R1,PSMD14,CLTC,PSMA5,PSMD4,PSMB4,PSMC2,VANGL2,PSMD6,FZD6,PSMC3,PSMD1,PSMD2,PSMD12,PSMB8
GO_REGULATION_OF_HEMATOPOIETIC_PROGENITOR_CELL_DIFFERENTIATION	GO:1901532	80	Down	5.68E-05	0.008547342	4	PSMB1,PSMC4,PSMA4,KITLG,FOXC1,EIF2AK2,CBFB,PSME4,TCF3,PDCD2,ITCH,TP73,PSMC5,PUS7,PSME1,PSMD5,ABL1,PSMD8,SETD1A,OSM,PSMC6,PSMA3,PSMC1,PSMB5,PSMA6,PSME2,PSMA7,PSMD10,PSMD7,CDK6,PSMA2,GATA3,PSMD3,PSMD11,PSMD9,HSPA9,HES1,PSMD14,SOS1,NFE2L2,KMT2A,MYB,PSMF1,PSMB2,ZBTB1,PSMA1,PSME3,DPF2,LMO2,PSMB7,YAP1,TCF12,PSMB6,PSMA5,NOTCH1,FLCN,RUNX1,PSMD4,PSMB4,PSMC2,PSMD6,METTL3,PSMC3,LMO1,NUDT21,PSMD1,DHX36,PSMD2…	KITLG,PSMD5,N4BP2L2	PSMB1,PSMC4,PSMA4,PSMC5,PSMA3,PSMC1,PSMB5,PSME2,PSMD7,PSMA2,PSMD11,HSPA9,PSMD14,PSMA5,PSMD4,PSMB4,PSMC2,PSMD6,PSMC3,PSMD1,PSMD2,PSMD12,PSMB8
GO_KERATINOCYTE_DIFFERENTIATION	GO:0030216	136	Down	1.21E-04	0.014966034	4	WNT16,PAX6,CAPN1,PRKCH,DSG2,PRSS8,FOXC1,PKP2,CDH3,ROCK1,CBFB,TP63,TSG101,FOSL2,PKP1,GRHL2,TGM1,DSP,IFT74,STK4,JAG1,ASAH1,CNFN,KRT23,FOXN1,EXPH5,CYP27B1,KRT18,VDR,PERP,WNT5A,ERRFI1,IRF6,PPL,MSX2,CSTA,PI3,NCOA3,SRSF6,EREG,MED1,TGM3,OVOL2,CAPNS1,SGPP1,BCL11B,ZFP36,KRT17,PALLD,KLK14,LATS1,SPINK5,PPHLN1,GRHL1,ROCK2,DSC2,DSG3,DSC3,ANXA1,CTSL,KRT7,FLNB,SCEL,CTSV,NUMA1,YAP1,PCSK6,FURIN,EPHA2,CTSK,PIP5K1A…	SGPP1,PCSK6,INTU,TXNIP	TP63,IFT74,CNFN,KRT23,KRT18,CAPNS1,PPHLN1,ANXA1,CTSV,ABCA12,ST14,SPRR3,AQP3,KRT8,KRT13,KRT6B,KRT5,KRT16,KRT14,SERPINB13,KRT6A,TRIM16
GO_RHOMBOMERE_DEVELOPMENT	GO:0021546	5	Down	1.90E-04	0.021604576	4	HOXB3,HOXB1,EGR2,HOXB2,MAFB		HOXB3,HOXB2
GO_INNATE_IMMUNE_RESPONSE_ACTIVATING_CELL_SURFACE_RECEPTOR_SIGNALING_PATHWAY	GO:0002220	100	Down	7.06E-08	5.82E-05	5	CREBBP,PSMB1,FYN,PSMC4,PSMA4,CUL1,TAB2,PSME4,PRKACA,FBXW11,ICAM3,PAK3,FCN1,PSMC5,PSME1,PSMD5,PSMD8,TAB1,EP300,PSMC6,PSMA3,PSMC1,RPS6KA5,PSMB5,PSMA6,PSME2,PSMA7,PSMD10,PSMD7,IKBKB,RELB,PSMA2,PSMD3,ICAM2,PSMD11,NFKB1,PSMD9,CLEC4A,SKP1,PSMD14,MUC5B,PSMF1,PSMB2,FFAR2,PSMA1,PSME3,RAF1,KRAS,MAP3K7,PSMB7,PDPK1,PSMB6,BCL10,PRKACB,PSMA5,MUC4,PAK1,TAB3,FCER1G,PSMD4,PSMB4,PSMC2,PSMD6,PRKCD,SYK,PSMC3,BTRC,CL…	PSMD5	PSMB1,PSMC4,PSMA4,PSMC5,PSMA3,PSMC1,PSMB5,PSME2,PSMD7,PSMA2,PSMD11,PSMD14,KRAS,PSMA5,MUC4,PSMD4,PSMB4,PSMC2,PSMD6,PSMC3,MUCL1,PSMD1,MUC13,PSMD2,PSMD12,CARD11,PSMB8
GO_REGULATION_OF_TRANSCRIPTION_FROM_RNA_POLYMERASE_II_PROMOTER_IN_RESPONSE_TO_HYPOXIA	GO:0061418	72	Down	5.74E-07	2.63E-04	5	CREBBP,PSMB1,PSMC4,PSMA4,PSME4,SIRT2,PSMC5,PSME1,PSMD5,PSMD8,RBX1,EP300,PSMC6,PSMA3,HIF1A,PSMC1,PSMB5,PSMA6,PSME2,PSMA7,PSMD10,PSMD7,PSMA2,CA9,CUL2,PSMD3,PSMD11,PSMD9,VEGFA,PSMD14,EPAS1,NFE2L2,EGR1,HIF3A,PSMF1,PSMB2,PSMA1,EGLN3,PSME3,VHL,EGLN1,PSMB7,TP53,PSMB6,PSMA5,ARNT,RPS27A,LIMD1,NOTCH1,UBC,BACH1,PSMD4,PSMB4,PSMC2,PSMD6,CITED2,STOX1,PSMC3,HIF1AN,RBPJ,UBB,PSMD1,PSMD2,HIGD1A,PSMD13,PSMD12,PSMB8…	PSMD5,TP53	PSMB1,PSMC4,PSMA4,PSMC5,PSMA3,PSMC1,PSMB5,PSME2,PSMD7,PSMA2,PSMD11,PSMD14,PSMA5,UBC,PSMD4,PSMB4,PSMC2,PSMD6,PSMC3,UBB,PSMD1,PSMD2,PSMD12,PSMB8
GO_NON_CANONICAL_WNT_SIGNALING_PATHWAY	GO:0035567	132	Down	4.33E-06	0.001240653	5	DVL2,AP2B1,PSMB1,CELSR3,MKS1,PSMC4,PSMA4,AP2S1,RHOA,PSME4,IFT80,CDC42,CELSR1,GPC4,GNB1,TNRC6C,WNT11,NLK,PSMC5,TNRC6A,PSME1,AGO1,PSMD5,ABL1,PSMD8,TNRC6B,PSMC6,PSMA3,DAAM1,PSMC1,PSMB5,PSMA6,PSME2,PSMA7,PSMD10,PARD6A,PSMD7,FZD3,SFRP1,PLEKHA4,SFRP4,PSMA2,DVL1,PPP3CB,DKK1,PSMD3,PFN1,PSMD11,SMURF2,PSMD9,PTK7,NPHP3,WNT5A,PSMD14,AGO2,PSMF1,PSMB2,AGO3,PSMA1,NFATC1,PSME3,PDE6A,PDE6B,AGO4,ANKRD6,MAP3K7,RAC1…	PSMD5,NFATC1,ARRB2,WNT4,PRICKLE2,VANGL1	AP2B1,PSMB1,PSMC4,PSMA4,PSMC5,AGO1,PSMA3,PSMC1,PSMB5,PSME2,PSMD7,PSMA2,PPP3CB,DKK1,PSMD11,PSMD14,PLCB2,CLTC,PSMA5,PSMD4,PSMB4,PSMC2,VANGL2,PSMD6,FZD6,PSMC3,PSMD1,PSMD2,PSMD12,PSMB8
GO_INTERLEUKIN_1_MEDIATED_SIGNALING_PATHWAY	GO:0070498	96	Down	6.34E-06	0.001502736	5	PSMB1,PSMC4,VRK2,PSMA4,CUL1,TAB2,PSME4,FBXW11,TOLLIP,PSMC5,IRAK3,PSME1,PSMD5,PSMD8,TAB1,RBX1,PSMC6,PSMA3,PSMC1,RPS6KA5,PSMB5,PSMA6,NFKBIA,PSME2,PSMA7,PSMD10,MAPK3,PSMD7,RIPK2,IKBKB,NOD1,PSMA2,MAP3K8,PSMD3,PSMD11,NFKB1,PSMD9,SKP1,IL1A,PSMD14,IL1R2,IL1R1,IL1RL2,EGR1,IL1B,PSMF1,PSMB2,PSMA1,PSME3,IRAK2,MAP3K7,IL6,IL1RN,PSMB7,PELI2,PSMB6,PSMA5,RPS27A,UBC,TAB3,PSMD4,PSMB4,SQSTM1,PSMC2,RPS6KA4,PSMD6,OTU…	PSMD5,RIPK2,NOD1,IL1R1,PELI2	PSMB1,PSMC4,VRK2,PSMA4,PSMC5,PSMA3,PSMC1,PSMB5,PSME2,MAPK3,PSMD7,PSMA2,PSMD11,PSMD14,PSMA5,UBC,PSMD4,PSMB4,PSMC2,PSMD6,PSMC3,UBB,PSMD1,PSMD2,IRAK1,PSMD12,PSMB8
GO_TUMOR_NECROSIS_FACTOR_MEDIATED_SIGNALING_PATHWAY	GO:0033209	140	Down	6.43E-05	0.009475095	5	SPPL2B,MAP3K14,TNFRSF12A,PSMB1,PSMC4,BIRC3,TNFRSF1B,PSMA4,TNFRSF17,TNFRSF9,TRAF1,CASP8,CLDN18,TNFRSF1A,PSME4,CYLD,GSTP1,PSMC5,CDIP1,PSME1,RNF31,RFFL,PSMD5,JAK2,PSMD8,PSMC6,PSMA3,PSMC1,PSMB5,PSMA6,NFKBIA,PSME2,CD40,PSMA7,PSMD10,TNFSF13B,TRADD,PSMD7,PYCARD,IKBKB,PIAS4,CLIP3,CARD8,TAX1BP1,PSMA2,PSMD3,PSMD11,BIRC2,MADD,PSMD9,KRT18,LTBR,PSMD14,STAT1,TNFSF4,APOA1,TNFAIP3,FOXO3,TRIM32,PTK2B,TNFSF9,TNFSF…	TNFRSF1B,PSMD5,GAS6,TNFSF12	PSMB1,PSMC4,PSMA4,PSMC5,PSMA3,PSMC1,PSMB5,PSME2,PSMD7,PYCARD,PSMA2,PSMD11,KRT18,PSMD14,TXNDC17,CASP1,CARD14,PSMA5,PSMD4,PSMB4,PSMC2,TNFSF13,PSMD6,PSMC3,KRT8,PSMD1,PSMD2,SPHK1,CASP4,PSMD12,PSMB8
GO_FC_EPSILON_RECEPTOR_SIGNALING_PATHWAY	GO:0038095	119	Down	2.70E-04	0.028161201	5	PSMB1,BTK,PSMC4,GAB2,PSMA4,LCP2,MAPK9,PIK3CB,CUL1,TAB2,MAP2K4,PRKCQ,PSME4,NFATC3,FBXW11,MAP2K7,LAT2,PSMC5,PSME1,MAP3K1,PSMD5,PSMD8,MAPK1,TAB1,GRAP2,PSMC6,PSMA3,PSMC1,PSMB5,PSMA6,PSME2,NFATC2,PSMA7,PSMD10,MAPK3,PSMD7,IKBKB,PIK3R2,PSMA2,MAPK8,PPP3CB,PSMD3,PSMD11,NFKB1,MAPK10,PSMD9,ITK,SKP1,PSMD14,SOS1,NR4A3,PIK3CA,PLCG1,PSMF1,PSMB2,PSMA1,NFATC1,PSME3,VAV3,MAP3K7,TEC,RAC1,PSMB7,PPP3CA,PDPK1,VAV1,PSM…	GAB2,MAP2K7,PSMD5,NFATC2,PLCG1,NFATC1	PSMB1,PSMC4,PSMA4,MAPK9,PSMC5,PSMA3,PSMC1,PSMB5,PSME2,MAPK3,PSMD7,PSMA2,PPP3CB,PSMD11,PSMD14,VAV3,PSMA5,PSMD4,PSMB4,PSMC2,PSMD6,PSMC3,PSMD1,PSMD2,PSMD12,CARD11,PSMB8
GO_POSITIVE_REGULATION_OF_CANONICAL_WNT_SIGNALING_PATHWAY	GO:0090263	127	Down	3.37E-04	0.033357258	5	PSMB1,PSMC4,PSMA4,WNK1,CDH3,ASPM,FGFR2,PSME4,VPS35,NLE1,PSMC5,PSME1,PSMD5,BAMBI,PSMD8,PSMC6,PSMA3,PPM1A,GSKIP,PSMC1,PSMB5,PSMA6,PSME2,PSMA7,GID8,PSMD10,TBL1X,XIAP,FGF9,PSMD7,AXIN1,SFRP1,UBR5,PLEKHA4,CAV1,SFRP4,PSMA2,KANK1,TNKS2,PSMD3,PSMD11,COL1A1,SMURF2,NFKB1,PSMD9,CAPRIN2,PTK7,SEMA5A,PSMD14,USP34,WLS,RNF146,UBE2B,RECK,SOX4,PSMF1,PSMB2,PIN1,PSMA1,TRPM4,PSME3,ZBED3,LGR6,CSNK1G2,ARNTL,SCEL,PSMB7,Y…	PSMD5,KANK1,CAPRIN2,SEMA5A,RNF146,RECK,ARNTL,TNKS,LRRK2,PPM1N	PSMB1,PSMC4,PSMA4,PSMC5,PSMA3,PSMC1,PSMB5,PSME2,PSMD7,PSMA2,PSMD11,PSMD14,PRDM15,PSMA5,CCAR2,PSMD4,PSMB4,PSMC2,PSMD6,VCP,PSMC3,PSMD1,PSMD2,RUVBL1,PSMD12,PSMB8
GO_NIK_NF_KAPPAB_SIGNALING	GO:0038061	153	Down	4.42E-04	0.04057628	5	TSPAN6,MAP3K14,PSMB1,PSMC4,BIRC3,PSMA4,CUL1,EIF2AK2,RC3H2,HDAC7,RHOA,PSME4,BCL3,FBXW11,TRAF4,NFKB2,EDN1,C1QTNF3,CYLD,TRIP6,PSMC5,PSME1,AGO1,PSMD5,TREM2,PSMD8,CARD10,EP300,PSMC6,PSMA3,PPM1A,DICER1,PSMC1,PSMB5,PSMA6,NFKBIA,PSME2,BMP7,PSMA7,RASSF2,PSMD10,TRADD,NFAT5,PSMD7,TNFRSF10A,RELB,NOD1,PSMA2,PSMD3,PSMD11,NFKB1,BIRC2,PSMD9,IL23A,SASH1,SKP1,PSMD14,IL18R1,PRDX1,TNFRSF10B,IL1B,TNFSF14,PSMF1,RBCK1,…	PSMD5,NOD1,APP,NR3C2,LITAF,AGER	TSPAN6,PSMB1,PSMC4,PSMA4,PSMC5,AGO1,PSMA3,PSMC1,PSMB5,PSME2,PSMD7,PSMA2,PSMD11,PSMD14,PRDX1,CARD14,PSMA5,PSMD4,PSMB4,PSMC2,PSMD6,PSMC3,PSMD1,PSMD2,SPHK1,IRAK1,PSMD12,PSMB8
GO_POSITIVE_REGULATION_OF_WNT_SIGNALING_PATHWAY	GO:0030177	157	Down	5.03E-04	0.043994208	5	PSMB1,PSMC4,ZRANB1,PSMA4,WNK1,CDH3,ASPM,FGFR2,PSME4,VPS35,NLE1,PSMC5,PSME1,PSMD5,BAMBI,ABL1,PSMD8,PSMC6,PSMA3,PPM1A,GSKIP,PSMC1,PSMB5,PSMA6,PSME2,PSMA7,GID8,CSNK2A1,RSPO4,PSMD10,TBL1X,XIAP,FGF9,PSMD7,AXIN1,SFRP1,UBR5,PLEKHA4,CAV1,SFRP4,PSMA2,SPIN1,KANK1,TNKS2,DKK1,PSMD3,WNT3,PSMD11,COL1A1,SMURF2,NFKB1,PSMD9,CAPRIN2,PTK7,SEMA5A,WNT5A,PSMD14,USP34,WLS,TNFAIP3,RNF146,UBE2B,RECK,SOX4,PSMF1,BMP2,PSMB2…	PSMD5,RSPO4,SPIN1,KANK1,CAPRIN2,SEMA5A,RNF146,RECK,ARNTL,TNKS,LRRK2,PPM1N	PSMB1,PSMC4,PSMA4,PSMC5,PSMA3,PSMC1,PSMB5,PSME2,PSMD7,PSMA2,DKK1,PSMD11,PSMD14,MBD2,PRDM15,PSMA5,ATP6V1C2,CCAR2,PSMD4,PSMB4,PSMC2,PSMD6,VCP,PSMC3,PSMD1,PSMD2,RUVBL1,PSMD12,PSMB8
GO_T_CELL_RECEPTOR_SIGNALING_PATHWAY	GO:0050852	177	Down	6.54E-04	0.049717716	5	PSMB1,CD4,FYN,PSMC4,WAS,BTN3A1,PSMA4,LCP2,BCAR1,PIK3CB,PHPT1,CUL1,TAB2,RC3H2,WNK1,PRKCQ,PSME4,EIF2B3,FBXW11,TXK,PAG1,PAK3,CEACAM1,PSEN1,PTPRC,CYLD,PSMC5,PSME1,RNF31,EZR,PSMD5,ABL1,PSMD8,CRKL,MAPK1,GRAP2,PSMC6,PSMA3,PSMC1,PSMB5,PSMA6,PSME2,PSMA7,PSMD10,CACNA1F,PSMD7,CSK,CD276,RIPK2,IKBKB,KCNN4,PRKD2,PIK3R2,PSMA2,GATA3,PSMD3,PSMD11,DUSP3,NFKB1,CD81,PSMD9,EIF2B1,PTPN6,BTN3A3,DUSP22,BTN2A1,ITK,BTNL8,…	CD4,PSMD5,CD276,RIPK2,HHLA2,PLCG1,PRNP	PSMB1,PSMC4,PSMA4,PSMC5,PSMA3,PSMC1,PSMB5,PSME2,PSMD7,PSMA2,PSMD11,CD81,PSMD14,SKAP1,PSMA5,TNFRSF21,PSMD4,PSMB4,PSMC2,PSMD6,PSMC3,PSMD1,PSMD2,PSMD12,CARD11,PSMB8
GO_BILE_ACID_SECRETION	GO:0032782	4	Down	1.20E-04	0.014966034	6	SLC9A3R1,SLC51A,SLC51B,STARD10		SLC9A3R1,SLC51A
GO_POSITIVE_REGULATION_OF_TELOMERASE_RNA_LOCALIZATION_TO_CAJAL_BODY	GO:1904874	15	Down	3.51E-04	0.034287847	6	CCT4,TCP1,DKC1,CCT7,SHQ1,NAF1,NHP2,CCT6A,CCT5,CCT8,CCT3,CCT2,RUVBL1,NOP10,RUVBL2		TCP1,CCT5,CCT8,RUVBL1,NOP10
GO_TELOMERASE_RNA_LOCALIZATION	GO:0090672	19	Down	5.39E-04	0.045579839	6	CCT4,TCP1,DKC1,CCT7,PARN,WRAP53,SHQ1,NAF1,NHP2,CCT6A,CCT5,CCT8,CCT3,CCT2,EXOSC10,DCP2,RUVBL1,NOP10,RUVBL2		TCP1,CCT5,CCT8,EXOSC10,RUVBL1,NOP10
GO_NUCLEAR_TRANSCRIBED_MRNA_CATABOLIC_PROCESS_NONSENSE_MEDIATED_DECAY	GO:0000184	120	Up	5.04E-06	0.001308289	1	UPF1,RPS20,RPL18,SMG6,PABPC1,RPL31,RPS5,RPL6,RPLP0,RPL3,GSPT1,EIF3E,RPS16,RPS19,PPP2R1A,RPL18A,SMG9,RPL28,RPL19,CASC3,RPL34,RPS13,MAGOHB,RPS12,PPP2CA,RPL24,NCBP2,EIF4G1,RPS15,RPL22,SMG7,RPS25,ETF1,RPL21,RPL5,RPS10,UPF3B,RPL23,RPS4Y1,RPL36,HELZ2,RPL27,CTIF,RPS15A,DHX34,NCBP1,RPL35,RPS6,RPLP1,RPS24,PARN,RPS2,EIF4A3,RPS11,RPL13A,RPL11,RPS8,RPS27A,RPL32,RPS3A,RPL37,PNLDC1,RPL10,RPL7,RPL7A,RPS3,DCP1B,…	RPS5,RPL18A,RPL19,RPL34,RPS13,RPS15,RPS25,RPL35,RPS24,RPL11,RPL32,RPL29,RPS27,SECISBP2,RPL14,PNRC2,RPL12,RPS28	UPF1,PNLDC1,EXOSC10
GO_NEGATIVE_REGULATION_OF_GLIAL_CELL_APOPTOTIC_PROCESS	GO:0034351	8	Up	1.68E-05	0.003153743	1	PRKCH,CCL2,TRAF2,PRKCA,PRKCI,PRKCD,GAS6,DLL1	PRKCA,GAS6,DLL1
GO_REGULATION_OF_GLIAL_CELL_APOPTOTIC_PROCESS	GO:0034350	10	Up	3.86E-04	0.036252126	1	PRKCH,CCL2,TRAF2,AKAP12,PRKCA,PRKCI,PRKCD,CDK5,GAS6,DLL1	PRKCA,GAS6,DLL1
GO_MULTI_ORGANISM_MEMBRANE_FUSION	GO:0044800	5	Up	5.22E-04	0.044572212	1	CD4,HYAL2,CXCR4,GAS6,PPIA	CD4,GAS6
GO_INTESTINAL_EPITHELIAL_STRUCTURE_MAINTENANCE	GO:0060729	4	Up	6.29E-04	0.049293734	1	SOX9,TLR4,SLC22A5,ZNF830	SOX9
GO_TYPE_II_PNEUMOCYTE_DIFFERENTIATION	GO:0060510	4	Up	5.22E-08	5.61E-05	4	AIMP2,NKX2-1,GATA6,NFIB	NKX2-1,GATA6,NFIB
GO_LOOP_OF_HENLE_DEVELOPMENT	GO:0072070	8	Up	4.41E-07	2.21E-04	4	PKD1,JAG1,PKD2,IRX1,IRX2,IRX3,WNT7B,DLL1	PKD2,IRX1,IRX2,DLL1
GO_SMOOTH_MUSCLE_CELL_DIFFERENTIATION	GO:0051145	49	Up	1.75E-06	5.97E-04	4	PIAS1,PRDM6,FGFR2,NFATC3,ITGA8,MEF2C,SMARCD3,SIRT1,PDGFB,NFATC4,NFATC2,FGF9,OLFM2,COMP,ENG,SOD2,SRF,VEGFA,HES1,ACVR1,CTH,MED28,EPC1,EREG,BMP4,SOX9,SIX1,DNMT1,NFATC1,RAMP2,TMEM204,ANKRD17,HEY2,EDNRB,GATA6,NOTCH1,ZEB1,ADM,PDCD4,KIT,WNT4,SGCB,HEY1,SHH,MESP1,CTNNB1,NPNT,MECP2,FOXO4	PIAS1,MEF2C,SMARCD3,NFATC2,ACVR1,EPC1,BMP4,SOX9,NFATC1,RAMP2,HEY2,GATA6,WNT4,MESP1	DNMT1,ADM
GO_PHARYNGEAL_ARCH_ARTERY_MORPHOGENESIS	GO:0061626	7	Up	4.57E-06	0.001240653	4	ADGRF5,TGFB2,BMPR1A,FOLR1,HES1,BMP4,BMPR2	ADGRF5,BMPR1A,FOLR1,BMP4
GO_METANEPHRIC_S_SHAPED_BODY_MORPHOGENESIS	GO:0072284	3	Up	7.38E-06	0.001631598	4	PKD2,BMP4,PAX8	PKD2,BMP4
GO_S_SHAPED_BODY_MORPHOGENESIS	GO:0072050	4	Up	1.07E-05	0.002226186	4	HES1,PKD2,BMP4,PAX8	PKD2,BMP4
GO_LUNG_SACCULE_DEVELOPMENT	GO:0060430	7	Up	1.38E-05	0.00273925	4	CREB1,FOXA1,NKX2-1,STRA6,GATA6,LTBP3,ASXL1	NKX2-1,GATA6,LTBP3
GO_METANEPHRIC_NEPHRON_MORPHOGENESIS	GO:0072273	17	Up	3.92E-05	0.006418852	4	PKD1,HES1,STAT1,PKD2,BMP4,SOX9,PAX8,LIF,SMO,WNT4,KIF26B,GREM1,CTNNB1,GDNF,SIX2,LGR4,FMN1	PKD2,BMP4,SOX9,WNT4,KIF26B,FMN1
GO_LUNG_CELL_DIFFERENTIATION	GO:0060479	19	Up	4.53E-05	0.007245813	4	GRHL2,TMEM38B,AIMP2,AGR2,CREB1,SPDEF,SOX9,THRA,KLF2,FOXA1,FOXJ1,NKX2-1,YAP1,GATA6,NFIB,THRB,SAV1,CTNNB1,RBPJ	SOX9,THRA,NKX2-1,GATA6,NFIB
GO_PULMONARY_ARTERY_MORPHOGENESIS	GO:0061156	6	Up	6.88E-05	0.009930385	4	LRP2,JAG1,BMP4,HEY2,STRA6,SEC24B	LRP2,BMP4,HEY2
GO_METANEPHRIC_NEPHRON_DEVELOPMENT	GO:0072210	28	Up	1.15E-04	0.014652148	4	PKD1,PDGFB,HES1,STAT1,TCF21,PKD2,EGR1,BMP4,SOX9,PAX8,LIF,SMO,PDGFRA,OSR1,WNT4,KIF26B,RET,GREM1,CTNNB1,GDNF,IRX1,IRX2,SIX2,LAMB2,CD34,LGR4,FMN1,FOXD1	PKD2,BMP4,SOX9,WNT4,KIF26B,IRX1,IRX2,LAMB2,FMN1
GO_RENAL_VESICLE_FORMATION	GO:0072033	6	Up	1.40E-04	0.016709431	4	SOX9,SMO,WNT4,KIF26B,CTNNB1,FMN1	SOX9,WNT4,KIF26B,FMN1
GO_POSITIVE_REGULATION_OF_OSTEOBLAST_DIFFERENTIATION	GO:0045669	51	Up	1.67E-04	0.019659082	4	LTF,IGF1,ATP6AP1,TP63,MEF2C,GNAS,SUCO,BMP7,JAG1,GLI3,BMPR1A,FBXO5,SMAD5,ACVR2B,ACVR1,MSX2,ACVR2A,RUNX2,BMP4,BMP2,GDPD2,JUND,IL6ST,IL6,ATRAID,BMPR1B,FBN2,SFRP2,BMP6,IL6R,LRP5,WNT4,DDR2,NPPC,CTHRC1,ILK,CTNNB1,NPNT,CEBPB,ZHX3,FAM20C,CTNNBIP1,TMEM119,PRKD1,IFITM1,WNT7B,PDLIM7,BMPR2,CLIC1,CEBPD,CEBPA	MEF2C,BMPR1A,ACVR1,RUNX2,BMP4,IL6ST,BMPR1B,FBN2,LRP5,WNT4,CEBPA	TP63
GO_LUNG_SECRETORY_CELL_DIFFERENTIATION	GO:0061140	6	Up	2.19E-04	0.023881485	4	AIMP2,AGR2,SPDEF,NKX2-1,GATA6,NFIB	NKX2-1,GATA6,NFIB
GO_MATURE_B_CELL_DIFFERENTIATION_INVOLVED_IN_IMMUNE_RESPONSE	GO:0002313	16	Up	2.26E-04	0.024330618	4	BCL3,ITM2A,MFNG,LGALS1,XBP1,LFNG,ITFG2,PTK2B,NOTCH2,DOCK10,DOCK11,GPR183,C17orf99,ADA,PLCG2,DLL1	LGALS1,XBP1,ITFG2,DOCK10,DOCK11,DLL1
GO_POSITIVE_REGULATION_OF_OSSIFICATION	GO:0045778	74	Up	2.98E-04	0.030704025	4	LTF,IGF1,GPM6B,ATP2B1,ATP6AP1,TP63,MEF2C,GNAS,P2RX7,TGFB2,SUCO,BMP7,JAG1,OXT,TGFB1,PTN,GLI3,BMPR1A,ZBTB16,FBXO5,SMAD5,WNT5A,ACVR2B,ACVR1,TGFB3,MSX2,ACVR2A,RUNX2,BMP4,BMP2,GDPD2,JUND,KL,IL6ST,IL6,TFAP2A,ATRAID,BMPR1B,FBN2,OSR1,SFRP2,BMP6,IL6R,LRP5,WNT4,DDR2,PKDCC,NPPC,NIPBL,ADGRV1,OSR2,CTHRC1,ILK,SMAD3,CTNNB1,NPNT,ADRB2,CEBPB,ZHX3,ANO6,FAM20C,CTNNBIP1,SLC8A1,TMEM119,TOB2,PRKD1,IFITM1,ISG15,WNT7B,P…	GPM6B,MEF2C,P2RX7,TGFB1,BMPR1A,ZBTB16,ACVR1,TGFB3,RUNX2,BMP4,IL6ST,BMPR1B,FBN2,LRP5,WNT4,CEBPA	TP63
GO_MATURE_B_CELL_DIFFERENTIATION	GO:0002335	22	Up	3.17E-04	0.032268697	4	POU2F2,BCL3,ITM2A,MFNG,LGALS1,XBP1,LFNG,ITFG2,PTK2B,NOTCH2,DOCK10,DOCK11,CMTM7,PLCL2,SLAMF8,GPR183,MALT1,CD19,C17orf99,ADA,PLCG2,DLL1	LGALS1,XBP1,ITFG2,DOCK10,DOCK11,CMTM7,DLL1
GO_LEYDIG_CELL_DIFFERENTIATION	GO:0033327	10	Up	3.69E-04	0.035446507	4	MGST1,PLEKHA1,CCND1,PDGFRA,NKX2-1,TMF1,SGPL1,SF1,AR,NR0B1	MGST1,NKX2-1,AR
GO_URETER_MORPHOGENESIS	GO:0072197	4	Up	4.18E-04	0.038767364	4	GATA3,LZTS2,BMP4,SOX9	BMP4,SOX9
GO_EPITHELIAL_CELL_PROLIFERATION_INVOLVED_IN_PROSTATE_GLAND_DEVELOPMENT	GO:0060767	11	Up	4.49E-04	0.040640611	4	CDKN1B,WDR77,STK11,SOX9,SERPINF1,EAF2,NOTCH1,SHH,NKX3-1,CTNNB1,AR	CDKN1B,SOX9,SERPINF1,AR
GO_POSITIVE_REGULATION_OF_FAT_CELL_DIFFERENTIATION	GO:0045600	51	Up	4.70E-04	0.042062407	4	SNAI2,LMO3,PTGS2,AAMDC,XBP1,STK4,KLF5,SFRP1,STK3,DKKL1,RARRES2,SULT1E1,ZBTB16,WNT5B,CREBL2,PPARD,MAPK14,ID2,CREB1,BMP2,ZFP36,TPH1,TRPM4,PPARG,WDFY2,AKT1,CARM1,PRDM16,ASXL2,SFRP2,ADIRF,NOCT,CCDC3,SAV1,HNRNPU,WIF1,ZBTB7B,NAPEPLD,ZNF385A,LRP5,ZC3H12A,SYAP1,CEBPB,SH3PXD2B,LPL,METRNL,TMEM64,ZBTB7C,ZFP36L1,CEBPA,CCDC71L	LMO3,XBP1,RARRES2,ZBTB16,ID2,PRDM16,ADIRF,WIF1,LRP5,CEBPA	SYAP1
GO_LUNG_EPITHELIUM_DEVELOPMENT	GO:0060428	32	Up	5.16E-04	0.044572212	4	PKD1,FGFR2,CDC42,GRHL2,TMEM38B,AIMP2,AGR2,ERRFI1,CREB1,SRSF6,SPDEF,BMP4,SOX9,THRA,MAP2K2,KLF2,FOXP2,FOXA1,FOXJ1,NKX2-1,YAP1,STRA6,FGF7,GATA6,RCN3,NFIB,THRB,SAV1,SHH,RBPJ,MAP2K1,WNT7B	BMP4,SOX9,THRA,NKX2-1,GATA6,NFIB
GO_CELL_FATE_DETERMINATION	GO:0001709	28	Up	5.98E-04	0.048336744	4	IFRD1,PAX6,ISL1,CDC42,MEF2C,JAG1,POU6F2,GATA3,HES1,PRRX1,PTCH2,PROX1,TBX2,BMP4,NOTCH2,KLF4,GATA6,MCL1,SOX17,MESP1,CTNNB1,FOXG1,DSCAML1,GATA2,PTCH1,DLL1,NOTCH4,NTF4	IFRD1,MEF2C,BMP4,GATA6,MESP1,DLL1,NTF4
GO_CARDIAC_VASCULAR_SMOOTH_MUSCLE_CELL_DIFFERENTIATION	GO:0060947	6	Up	6.46E-04	0.049717716	4	SRF,VEGFA,HEY2,GATA6,NOTCH1,MESP1	HEY2,GATA6,MESP1
GO_POSITIVE_REGULATION_OF_NATURAL_KILLER_CELL_DIFFERENTIATION	GO:0032825	8	Up	6.51E-04	0.049717716	4	FLT3LG,ZBTB1,IL15,AXL,RASGRP1,STAT5B,GAS6,TOX	FLT3LG,GAS6,TOX
GO_REGULATION_OF_GLUCOCORTICOID_RECEPTOR_SIGNALING_PATHWAY	GO:2000322	8	Up	7.74E-08	5.82E-05	5	CRY1,PPP5C,LMO3,CRY2,ARNTL,CLOCK,PHB,PER1	LMO3,ARNTL
GO_CORTICOSTEROID_RECEPTOR_SIGNALING_PATHWAY	GO:0031958	14	Up	4.62E-06	0.001240653	5	CRY1,PPP5C,LMO3,NEDD4,JAK2,NR3C1,ARID1A,CRY2,YWHAH,ARNTL,CLOCK,PHB,PER1,CALR	LMO3,NR3C1,ARNTL
GO_POSITIVE_REGULATION_OF_PEROXISOME_PROLIFERATOR_ACTIVATED_RECEPTOR_SIGNALING_PATHWAY	GO:0035360	8	Up	5.30E-06	0.001328913	5	LMO3,PTGIS,GPS2,ASXL2,CITED2,FABP5,ALOX15B,STARD10	LMO3
GO_POSITIVE_REGULATION_OF_INTRACELLULAR_STEROID_HORMONE_RECEPTOR_SIGNALING_PATHWAY	GO:0033145	13	Up	1.90E-05	0.003329456	5	PPP5C,LMO3,UBE2I,MED1,FOXA1,WBP2,YAP1,PARP1,SKP2,PAK1,KMT2D,AR,PAGR1	LMO3,AR
GO_NEGATIVE_REGULATION_OF_CELLULAR_RESPONSE_TO_TRANSFORMING_GROWTH_FACTOR_BETA_STIMULUS	GO:1903845	59	Up	1.05E-04	0.01363294	5	CFLAR,STRAP,HSPA5,LTBP1,TGFBR3,DNM2,GLG1,BAMBI,SIRT1,PPM1A,SMAD7,STUB1,TGFB1,CAV2,CAV1,TGFBR1,PBLD,MTMR4,SMURF2,SNX25,ZNF451,TGFB3,PMEPA1,PIN1,WFIKKN1,SNX6,NKX2-1,SKIL,SMAD6,EMILIN1,FBN2,TGFB1I1,PDPK1,TP53,PRDM16,RPS27A,UBC,ADAM17,CD109,SKI,TGFBR2,HTRA1,FBN1,SMAD3,VASN,LDLRAD4,UBB,CHST11,LEMD3,SMAD2,EID2,FAM89B,ZBTB7A,BCL9L,VEPH1,SMURF1,HSPA1A,UBA52,PEG10	LTBP1,TGFBR3,DNM2,SMAD7,TGFB1,TGFB3,NKX2-1,FBN2,TP53,PRDM16,TGFBR2,CHST11,LEMD3,VEPH1,PEG10	UBC,UBB
GO_REGULATION_OF_PEROXISOME_PROLIFERATOR_ACTIVATED_RECEPTOR_SIGNALING_PATHWAY	GO:0035358	13	Up	3.29E-04	0.032965076	5	LMO3,SIRT1,TWIST1,PTGIS,GPS2,ASXL2,ALOX15,CITED2,FABP5,ASXL1,ALOX15B,PLIN5,STARD10	LMO3	ALOX15
GO_REGULATION_OF_CELLULAR_RESPONSE_TO_TRANSFORMING_GROWTH_FACTOR_BETA_STIMULUS	GO:1903844	92	Up	3.72E-04	0.035446507	5	CFLAR,CREBBP,ITGA3,STRAP,HSPA5,LTBP1,DKK3,HIPK2,TGFBR3,ITGA8,DNM2,LTBP4,GLG1,BAMBI,HSP90AB1,SIRT1,EP300,SNW1,PPM1A,FERMT1,SMAD7,STUB1,TGFB1,CAV2,CAV1,TGFBR1,ENG,PBLD,MTMR4,SMURF2,SNX25,FOLR1,ZNF451,LOX,STK11,TGFB3,GOT1,GIPC1,PMEPA1,PIN1,WFIKKN1,SNX6,CDKN1C,MEN1,NREP,NKX2-1,SKIL,SDCBP,THBS1,SMAD6,EMILIN1,FBN2,TGFB1I1,PDPK1,TP53,SMAD4,PRDM16,RPS27A,CDKN2B,ZEB1,UBC,ADAM17,DAB2,FLCN,CD109,RNF111,SKI,…	LTBP1,TGFBR3,DNM2,SMAD7,TGFB1,FOLR1,TGFB3,NKX2-1,FBN2,TP53,PRDM16,TGFBR2,CHST11,LEMD3,VEPH1,PEG10	UBC,UBB
GO_NEGATIVE_REGULATION_OF_HIPPO_SIGNALING	GO:0035331	8	Up	6.24E-04	0.049293734	5	WWC3,MARK3,WWC1,AJUBA,WTIP,LIMD1,DLG5,WWC2	WWC3,AJUBA,WTIP,WWC2
GO_COTRANSLATIONAL_PROTEIN_TARGETING_TO_MEMBRANE	GO:0006613	99	Up	7.42E-08	5.82E-05	6	SEC62,RPS20,SEC63,SEC61A1,RPL18,TRAM2,SEC61A2,TRAM1,RPL31,RPS5,RPL6,RPLP0,RPL3,SRP54,RPS16,RPS19,RPL18A,SEC61B,RPL28,RPL19,RPL34,RPS13,RPS12,RPL24,SSR3,RPS15,RPL22,RPS25,RPL21,RPL5,RPS10,SSR1,RPL23,RPS4Y1,RPL36,RPL27,RPS15A,RPL35,RPS6,RPLP1,RPS24,SRP14,RPS2,RPS11,RPL13A,RPL11,RPS8,SRP9,RPS27A,RPL32,RPS3A,RPL37,RPL10,RPL7,RPL7A,RPS3,SRP19,RPL30,ZFAND2B,RPL8,RPL26,RPL29,SSR2,RPL9,RPS14,RPL27A,RPL13…	TRAM1,RPS5,RPL18A,RPL19,RPL34,RPS13,RPS15,RPS25,RPL35,RPS24,RPL11,RPL32,RPL29,TRAM1L1,RPS27,RPL14,RPL12,RPS28
GO_ESTABLISHMENT_OF_PROTEIN_LOCALIZATION_TO_ENDOPLASMIC_RETICULUM	GO:0072599	110	Up	2.34E-06	7.35E-04	6	SEC62,RPS20,SEC63,HSPA5,SEC61A1,RPL18,TRAM2,SEC61A2,TRAM1,RPL31,RPS5,RAB10,RPL6,RPLP0,RPL3,PMM1,SRP54,CHMP4B,SGTA,RPS16,RPS19,RPL18A,SEC61B,RPL28,RPL19,RPL34,RPS13,RPS12,RPL24,SSR3,SPCS1,RPS15,RAB3GAP1,RPL22,RPS25,SPCS2,RAB3GAP2,RPL21,RPL5,RPS10,RPL23,SPCS3,RPS4Y1,RPL36,RPL27,SEC61G,RPS15A,RPL35,RPS6,RPLP1,RPS24,SRP14,PMM2,RPS2,RPS11,RPL13A,RPL11,RPS8,SRP9,RPS27A,RPL32,RPS3A,RPL37,RPL10,RPL7,RPL7…	TRAM1,RPS5,RPL18A,RPL19,RPL34,RPS13,RPS15,RPS25,RPL35,RPS24,RPL11,RPL32,RPL29,TRAM1L1,RPS27,RPL14,RPL12,RPS28
GO_PROTEIN_LOCALIZATION_TO_ENDOPLASMIC_RETICULUM	GO:0070972	132	Up	6.39E-06	0.001502736	6	SEC62,RPS20,SEC63,HSPA5,SEC61A1,RPL18,TRAM2,SEC61A2,TRAM1,RPL31,BCAP29,RPS5,RAB10,PPP1R15A,RPL6,RPLP0,KDELR3,RPL3,PMM1,SRP54,CHMP4B,VAPA,SGTA,RPS16,RPS19,KDELR1,RPL18A,SEC61B,GBF1,RPL28,RPL19,RPL34,RPS13,RPS12,RPL24,SSR3,SPCS1,RPS15,RTN4,RAB3GAP1,RPL22,RPS25,SPCS2,ANKRD13C,RAB3GAP2,SEC16B,RPL21,RPL5,RPS10,RPL23,SPCS3,RPS4Y1,RPL36,RPL27,SEC61G,RPS15A,UBAC2,OS9,KDELR2,RPL35,RPS6,RPLP1,RPS24,SRP14,P…	TRAM1,RPS5,KDELR1,RPL18A,RPL19,RPL34,RPS13,RPS15,RPS25,UBAC2,RPL35,RPS24,RPL11,RPL32,ANK2,RPL29,TRAM1L1,RPS27,RPL14,LRRK2,RPL12,RPS28	RER1
GO_FOLIC_ACID_TRANSPORT	GO:0015884	6	Up	1.79E-05	0.003207677	6	SLC46A1,LRP2,FOLR1,SLC19A2,SLC25A32,SLC19A1	SLC46A1,LRP2,FOLR1,SLC19A2
GO_FOLATE_TRANSMEMBRANE_TRANSPORT	GO:0098838	5	Up	7.00E-05	0.009930385	6	SLC46A1,LRP2,FOLR1,SLC25A32,SLC19A1	SLC46A1,LRP2,FOLR1
GO_FOLATE_IMPORT_ACROSS_PLASMA_MEMBRANE	GO:1904447	4	Up	7.58E-05	0.010564084	6	SLC46A1,LRP2,FOLR1,SLC19A1	SLC46A1,LRP2,FOLR1
GO_PROTEIN_TARGETING_TO_MEMBRANE	GO:0006612	182	Up	4.86E-04	0.043001244	6	SEC62,RPS20,FYN,ZDHHC6,SEC63,PEX3,HSPA5,SEC61A1,RPL18,TRAM2,SEC61A2,TRAM1,RPL31,RPS5,RPL6,RPLP0,MICALL1,RPL3,MIEF1,SRP54,CHMP4B,ZDHHC15,CEMIP,ZDHHC2,SGTA,RPS16,AKT2,RPS19,RPL18A,SEC61B,RPL28,RPL19,RPL34,RPS13,C2CD5,RPS12,ARL6,RPL24,SSR3,RPS15,ICMT,RPL22,RPS25,ITGB1BP1,PEX16,HPCA,RPL21,RPL5,VAMP7,RPS10,SSR1,RPL23,RAB3IP,RPS4Y1,RPL36,RPL27,EXOC4,INPP5K,RPS15A,ZDHHC4,RTP4,RPL35,RPS6,SDCBP,RPLP1,RPS2…	ZDHHC6,TRAM1,RPS5,RPL18A,RPL19,RPL34,RPS13,RPS15,RPS25,RAB3IP,RPL35,RPS24,RPL11,RPL32,RPL29,PRNP,TRAM1L1,CDK5R1,RPS27,ZDHHC11,RPL14,RPL12,GDI1,RPS28	VAMP7,ZDHHC24,ZDHHC20
