## Extended Data Table 7 for "An integrated cell atlas of the human lung in health and disease": Multiciliated-nose-GO_BP-Total.tsv

GeneSet	GOID	NGenes	Direction	PValue	FDR	Cluster	Genes	DEUp	DEDown
GO_CILIUM_MOVEMENT	GO:0003341	61	Down	8.637508848121199e-14	6.496270404671953e-10	1	DNAH9,DNAH5,OFD1,SPA17,CFAP20,RFX3,CFAP61,TEKT2,TTLL1,CCDC114,DNAH11,RSPH4A,NME5,NPHP3,DNAH1,DNAH7,DNAI1,BBS2,TEKT3,MKKS,LRRC6,CCDC65,BBS4,GAS8,CCDC40,CELSR2,ADCY10,CCDC39,ROPN1L,TEKT5,CABYR,DNAAF1,CCSAP,SPAG17,HYDIN,DRC1,DNAH3,TEKT4,CFAP221,STK36,CFAP100,DNAAF5,KIF27,DPCD,CCDC103,TEKT1,ZBBX,ARMC4,TTLL6,DNAI2,CFAP46,AQP4,CFAP53,RSPH9,CFAP73,DNAH17,CFAP54,CFAP43,CCDC151,GAS2L2,CFAP206	CABYR	DNAH9,DNAH5,OFD1,SPA17,CFAP20,RFX3,CFAP61,TEKT2,TTLL1,NME5,NPHP3,DNAI1,BBS2,TEKT3,LRRC6,CCDC65,BBS4,GAS8,CCDC40,CCDC39,DNAAF1,SPAG17,TEKT4,CFAP221,DPCD,TEKT1,ZBBX,ARMC4,CFAP53,RSPH9,CFAP43,CCDC151,GAS2L2,CFAP206
GO_AXONEME_ASSEMBLY	GO:0035082	53	Down	6.265310738526686e-10	2.35607010322296e-6	1	ZMYND10,DNAH5,CC2D2A,TEKT2,PLA2G3,TTLL1,RP1,SPAG1,CCDC114,TTC26,NEURL1,RSPH4A,IQCG,DNAH1,ARMC2,DNAH7,UBE2B,DNAL1,DNAI1,BBS2,LRRC6,LRRC49,CCDC65,GAS8,CCDC40,TPGS1,CFAP74,SPAG16,CCDC39,DNAAF1,LRGUK,SPAG17,HYDIN,DRC1,RSPH1,CFAP157,CFAP100,DNAAF5,DNAAF2,CCDC103,DNAAF3,ARMC4,DNAI2,CFAP46,RSPH9,RP1L1,CFAP73,DNAJB13,CFAP43,CCDC151,CFAP44,TTLL3,CFAP206		DNAH5,CC2D2A,TEKT2,TTLL1,TTC26,ARMC2,DNAL1,DNAI1,BBS2,LRRC6,LRRC49,CCDC65,GAS8,CCDC40,CFAP74,CCDC39,DNAAF1,SPAG17,RSPH1,CFAP157,DNAAF2,ARMC4,RSPH9,DNAJB13,CFAP43,CCDC151,CFAP206
GO_CILIUM_MOVEMENT_INVOLVED_IN_CELL_MOTILITY	GO:0060294	20	Down	2.2351293462586858e-9	5.6034692710705255e-6	1	CFAP20,TEKT2,TTLL1,DNAH11,RSPH4A,DNAH1,BBS2,TEKT3,MKKS,BBS4,GAS8,TEKT5,CCSAP,TEKT4,TEKT1,CFAP46,RSPH9,CFAP54,CFAP43,GAS2L2		CFAP20,TEKT2,TTLL1,BBS2,TEKT3,BBS4,GAS8,TEKT4,TEKT1,RSPH9,CFAP43,GAS2L2
GO_PROXIMAL_DISTAL_PATTERN_FORMATION_INVOLVED_IN_NEPHRON_DEVELOPMENT	GO:0072047	4	Down	7.715255933965977e-8	1.4506609969839527e-4	2	OSR1,IRX1,IRX2,IRX3		IRX1,IRX2,IRX3
GO_INTRACILIARY_TRANSPORT_INVOLVED_IN_CILIUM_ASSEMBLY	GO:0035735	38	Down	2.3831416338349867e-7	3.5847216456145873e-4	1	IFT88,IFT80,KIFAP3,PCM1,HSPB11,TNPO1,KIF3C,DYNLL1,IFT74,IFT27,TRIP11,IFT52,KIF3B,CLUAP1,TTC26,IFT20,IFT57,SSX2IP,KIF17,IFT46,WDR35,IFT43,IFT81,TTC21B,DYNLRB1,IFT22,KIF3A,IFT172,DYNC2LI1,CEP131,WDR19,IFT122,DYNLRB2,DYNC2H1,IFT140,TTC30B,TRAF3IP1,DYNLL2	PCM1	IFT88,IFT80,KIFAP3,HSPB11,KIF3C,DYNLL1,IFT74,IFT27,CLUAP1,TTC26,IFT43,TTC21B,KIF3A,IFT172,DYNC2LI1,IFT122,DYNLRB2,DYNC2H1,IFT140,TTC30B
GO_MICROTUBULE_BUNDLE_FORMATION	GO:0001578	83	Down	4.651198602774535e-7	5.83027744857788e-4	1	ZMYND10,MARK4,ZNF207,SPAST,DNAH5,CC2D2A,CLASP1,MAP2,TEKT2,AAAS,PLA2G3,TTLL1,MAPRE1,RP1,SPAG1,CCDC114,TTC26,CCSER2,NEURL1,RSPH4A,KIF20A,IQCG,DNAH1,ARMC2,DNAH7,UBE2B,DNAL1,DNAI1,BBS2,LRRC6,MAP1S,CLIP1,MAP1B,PSRC1,NAV1,CDK5RAP2,NUMA1,LRRC49,CCDC65,GAS8,CCDC40,TPGS1,CFAP74,SPAG16,CCDC39,DNAAF1,LRGUK,SPAG17,HYDIN,DRC1,TPPP3,RSPH1,CFAP157,TRIM46,CFAP100,DNAAF5,DNAAF2,PLK1,CCDC103,NCKAP5L,DNAAF3,MTCL1,A…	ZNF207,CCSER2,KIF20A,CDK5RAP2,CHP1	DNAH5,CC2D2A,CLASP1,MAP2,TEKT2,TTLL1,TTC26,ARMC2,DNAL1,DNAI1,BBS2,LRRC6,MAP1B,LRRC49,CCDC65,GAS8,CCDC40,CFAP74,CCDC39,DNAAF1,SPAG17,RSPH1,CFAP157,DNAAF2,NCKAP5L,ARMC4,RSPH9,CCDC66,DNAJB13,CFAP43,CCDC151,GAS2L2,CFAP206
GO_CILIUM_OR_FLAGELLUM_DEPENDENT_CELL_MOTILITY	GO:0001539	79	Down	1.0031251326505074e-6	0.0010777863032377809	1	SLC22A16,DNAH5,ATP2B4,CFAP20,TACR2,RFX3,DNAJA1,TEKT2,EFHC1,PLA2G3,TTLL1,PLTP,EPPIN,CFAP69,DNAH11,NEURL1,RSPH4A,SLC26A8,CCR6,IQCG,ROPN1B,DNAH1,TACR1,ASH1L,ARMC2,DNAH7,UBE2B,SLIRP,DNAI1,BBS2,TEKT3,MKKS,LRRC6,QRICH2,RGN,NPHP4,ATP1A4,ADCY3,CCDC65,SORD,BBS4,GAS8,CCDC40,TPGS1,SPAG16,TMF1,CCDC39,ROPN1L,TCTE1,CATSPER3,TEKT5,CCSAP,DRC1,DNAH3,DRC7,CFAP157,TEKT4,SLC9B1,SLC9B2,ANXA5,DEFB1,DNAAF2,DPCD,CATSPER…	ATP2B4,PLTP,CCR6,SORD,CATSPER2	DNAH5,CFAP20,RFX3,DNAJA1,TEKT2,EFHC1,TTLL1,ROPN1B,TACR1,ARMC2,DNAI1,BBS2,TEKT3,LRRC6,QRICH2,CCDC65,BBS4,GAS8,CCDC40,CCDC39,DRC7,CFAP157,TEKT4,DNAAF2,DPCD,TEKT1,RSPH9,CATSPERD,DNAH2,CFAP43,GAS2L2
GO_INTRACILIARY_TRANSPORT	GO:0042073	49	Down	1.7883298377434082e-6	0.0015841938803943091	1	IFT88,IFT80,KIFAP3,PCM1,RABL2B,HSPB11,TNPO1,KIF3C,DYNLL1,IFT74,IFT27,TRIP11,IFT52,KIF3B,CLUAP1,TTC26,IFT20,MAK,IFT57,SSX2IP,KIF17,IFT46,WDR35,IFT43,IFT81,TTC21B,DYNLRB1,IFT22,KIF3A,LCA5,IFT172,DYNC2LI1,ARL3,CEP131,RPGR,LCA5L,WDR19,IFT122,TUB,TTC21A,DYNLRB2,SSNA1,BBS12,DYNC2H1,IFT140,TTC30B,TTC30A,TRAF3IP1,DYNLL2	PCM1,SSNA1	IFT88,IFT80,KIFAP3,HSPB11,KIF3C,DYNLL1,IFT74,IFT27,CLUAP1,TTC26,IFT43,TTC21B,KIF3A,IFT172,DYNC2LI1,IFT122,TUB,DYNLRB2,DYNC2H1,IFT140,TTC30B,TTC30A
GO_PATTERN_SPECIFICATION_INVOLVED_IN_KIDNEY_DEVELOPMENT	GO:0061004	7	Down	1.895724627516126e-6	0.0015841938803943091	2	BMP4,PAX8,OSR1,IRX1,IRX2,IRX3,FOXD1		IRX1,IRX2,IRX3,FOXD1
GO_AXONEMAL_DYNEIN_COMPLEX_ASSEMBLY	GO:0070286	25	Down	2.906410942982261e-6	0.0021859116702169583	1	ZMYND10,DNAH5,TEKT2,SPAG1,CCDC114,DNAH1,DNAH7,DNAL1,DNAI1,LRRC6,LRRC49,CCDC65,CCDC40,CCDC39,DNAAF1,DRC1,CFAP100,DNAAF5,DNAAF2,CCDC103,DNAAF3,ARMC4,DNAI2,CFAP73,CCDC151		DNAH5,TEKT2,DNAL1,DNAI1,LRRC6,LRRC49,CCDC65,CCDC40,CCDC39,DNAAF1,DNAAF2,ARMC4,CCDC151
GO_REGULATION_OF_RETINA_DEVELOPMENT_IN_CAMERA_TYPE_EYE	GO:1902866	3	Up	3.3952373099536776e-6	0.00232141634619651	2	CELF4,DLL4,SIX3	SIX3
GO_SPONTANEOUS_NEUROTRANSMITTER_SECRETION	GO:0061669	5	Down	3.8789480092120244e-6	0.002338901081877758	3	STX1B,DOC2A,PPP1R9A,RIMS2,DOC2B		DOC2A,PPP1R9A
GO_EXTRACELLULAR_TRANSPORT	GO:0006858	27	Down	4.042775437363496e-6	0.002338901081877758	4	DNAH5,OFD1,SPA17,TSG101,RFX3,TTLL1,DNAH11,NME5,NPHP3,DNAH1,LRRC6,GAS8,CCDC40,ADCY10,CCDC39,ROPN1L,CABYR,DNAAF1,SPAG17,STK36,KIF27,DPCD,CCDC103,AQP4,CFAP53,ARRDC1,WWP2	CABYR	DNAH5,OFD1,SPA17,TSG101,RFX3,TTLL1,NME5,NPHP3,LRRC6,GAS8,CCDC40,CCDC39,DNAAF1,SPAG17,DPCD,CFAP53
GO_POSITIVE_REGULATION_OF_LONG_TERM_SYNAPTIC_DEPRESSION	GO:1900454	3	Down	4.794621500759855e-6	0.0025757391648010618	3	LILRB2,KCNB1,PPP1R9A		KCNB1,PPP1R9A
GO_INTRACILIARY_RETROGRADE_TRANSPORT	GO:0035721	9	Down	5.590847089392683e-6	0.002803250730621491	1	WDR35,IFT43,TTC21B,DYNC2LI1,WDR19,IFT122,TTC21A,DYNC2H1,IFT140		IFT43,TTC21B,DYNC2LI1,IFT122,DYNC2H1,IFT140
GO_OUTER_DYNEIN_ARM_ASSEMBLY	GO:0036158	13	Down	1.3689344004164232e-5	0.0063984266538371914	1	ZMYND10,DNAH5,CCDC114,DNAL1,DNAI1,LRRC6,LRRC49,DNAAF1,DNAAF5,CCDC103,ARMC4,DNAI2,CCDC151		DNAH5,DNAL1,DNAI1,LRRC6,LRRC49,DNAAF1,ARMC4,CCDC151
GO_CILIUM_ORGANIZATION	GO:0044782	338	Down	1.446260512102543e-5	0.0063984266538371914	1	ZMYND10,PRKAR2B,MARK4,PAFAH1B1,CDKL5,CELSR3,FUZ,MKS1,EHD3,NUDCD3,WWTR1,IFT88,DNAH5,OFD1,MAP4,CC2D2A,TTC17,SDCCAG8,SYNE2,ATG5,CROCC,IFT80,EXOC5,CFAP20,PRKACA,NDE1,CLASP1,KIFAP3,PTPN23,DYNC1I2,VDAC3,PCM1,CDC14A,DNM2,RABL2B,RFX3,HSP90AA1,CDC14B,HSPB11,TNPO1,PIBF1,CYLD,KIF3C,SNX10,RFX2,DYNLL1,CFAP61,HAUS4,TEKT2,HDAC6,IFT74,ABLIM1,SNAP29,PLA2G3,CBY1,TTLL1,IFT27,KCTD17,CDKL1,CDKN3,ATP6V1D,KIAA0586,TRIP…	PRKAR2B,PCM1,DNM2,SNX10,ABLIM1,CDKL1,EHD1,TCTN3,RAB17,LAMA5,CDK5RAP2,TBC1D7,TMEM138,ARHGAP35,ATMIN,RAB8A,SSNA1,TMEM17,TUBB,HAUS3	FUZ,IFT88,DNAH5,OFD1,CC2D2A,SYNE2,CROCC,IFT80,CFAP20,CLASP1,KIFAP3,RFX3,HSP90AA1,HSPB11,KIF3C,DYNLL1,CFAP61,HAUS4,TEKT2,IFT74,TTLL1,IFT27,ATP6V1D,CCDC113,CLUAP1,RPGRIP1L,CCP110,TTC26,CEP41,CEP126,NME5,NPHP3,ROPN1B,ALMS1,ARMC2,CNTRL,IFT43,DNAL1,CEP89,DNAI1,TTC21B,BBS2,TEKT3,TTBK2,LRRC6,KIF3A,ARMC9,LRRC49,IFT172,DYNC2LI1,MNS1,CCDC65,BBS4,GAS8,CCDC40,CFAP74,NPHP1,CCDC39,DCDC2,CETN2,NOTCH1,DNAAF1,TME…
GO_NAD_METABOLIC_PROCESS	GO:0019674	43	Up	1.6964023756888772e-5	0.007088134593086692	5	CD38,NADK,MDH1,PFKP,PKM,ENO1,TIGAR,PGK1,QPRT,GPI,NMRK1,ENO3,ALDOC,BST1,GAPDH,TPI1,ENO2,GPD2,SLC25A12,KMO,LDHA,NT5E,ALDOB,TP53,FOXK2,PFKL,ALDOA,PFKM,NADK2,GPD1L,HK1,NMNAT2,ADPGK,HK2,NMNAT3,PGAM2,FOXK1,PGM2L1,GPD1,PGAM1,BPGM,NADSYN1,NMNAT1	PKM,ENO1,TIGAR,PGK1,QPRT,GPI,BST1,GAPDH,TPI1,ENO2,SLC25A12,LDHA,NT5E,TP53,PFKL,ALDOA,GPD1L,HK1,PGM2L1	MDH1,ALDOC,PFKM
GO_MICROTUBULE_BASED_MOVEMENT	GO:0007018	253	Down	3.911049944623333e-5	0.015481582438690572	1	PAFAH1B1,DNAH9,SPAST,IFT88,DNAH5,RAB27B,OFD1,DTNBP1,MAP4,KIF1B,SYNE2,SPA17,AP3D1,PRKCZ,KIF2A,IFT80,AP3M2,CFAP20,CDC42,NDE1,KIFAP3,CAMSAP3,DYNC1I2,MAP2,PCM1,KIF22,RABL2B,RFX3,RAB21,HSPB11,TNPO1,KIF3C,KIF9,DYNLL1,CFAP61,KIF16B,IGBP1,KIF4A,TEKT2,HDAC6,IFT74,SUN2,DNAL4,TTLL1,IFT27,HIF1A,TRIP11,IFT52,KIF3B,CLUAP1,AP3B2,SPG11,BLOC1S6,KLC3,CCDC114,DNAH11,TTC26,HSPB1,APBA1,ARHGAP21,KPNB1,IFT20,HSPA8,RSPH…	KIF2A,PCM1,DNAL4,HIF1A,KIF20A,TRAK2,SFPQ,VAMP7,KIF1C,FLOT2,AP3B1,ARL8B,MAPK8IP3,KATNB1,KIFC3,RHOT2,SNAPIN,ARL8A,DLG2,CABYR,AP3S2,SSNA1,AP3M1,LAMP1,CLN3,BLOC1S3,SPG7	DNAH9,IFT88,DNAH5,OFD1,KIF1B,SYNE2,SPA17,IFT80,CFAP20,KIFAP3,MAP2,RFX3,HSPB11,KIF3C,KIF9,DYNLL1,CFAP61,TEKT2,IFT74,TTLL1,IFT27,CLUAP1,SPG11,TTC26,HSPA8,NME5,NPHP3,DNAH6,IFT43,DNAI1,TTC21B,BBS2,TEKT3,KTN1,LRRC6,KIF3A,MAP1B,TERF2,IFT172,DYNC2LI1,KIF20B,CCDC65,BBS4,GAS8,CCDC40,SOD1,CCDC39,SYBU,DNAAF1,SPAG17,FMN2,STARD9,TEKT4,CFAP221,IFT122,KIF6,DPCD,TUB,TEKT1,DYNLRB2,ZBBX,ARMC4,UBB,KIF5B,CFAP53,RSPH…
GO_EPITHELIAL_CILIUM_MOVEMENT_INVOLVED_IN_DETERMINATION_OF_LEFT_RIGHT_ASYMMETRY	GO:0060287	10	Down	4.420207808252328e-5	0.016622191462932877	1	OFD1,RFX3,DNAH11,NPHP3,LRRC6,CCDC40,CCDC39,DNAAF1,CCDC103,CFAP53		OFD1,RFX3,NPHP3,LRRC6,CCDC40,CCDC39,DNAAF1,CFAP53
GO_FORELIMB_MORPHOGENESIS	GO:0035136	26	Down	6.126662146206766e-5	0.021942202857914803	2	TP63,ATRX,RPGRIP1L,WNT3,ZBTB16,MSX2,RDH10,TWIST1,RECK,RUNX2,GDF5,ALDH1A2,TBX3,TFAP2A,RNF165,CRABP2,WNT9A,OSR1,MSX1,IFT122,NIPBL,SHH,OSR2,CTNNB1,ZNF358,FMN1	MSX2	TP63,RPGRIP1L,ZBTB16,TWIST1,TBX3,TFAP2A,RNF165,CRABP2,WNT9A,IFT122,SHH,OSR2,ZNF358
GO_RESPONSE_TO_TYPE_I_INTERFERON	GO:0034340	78	Up	7.117799238927881e-5	0.024138569102518923	6	SP100,IFI35,IP6K2,UBE2K,MAVS,OAS1,MUL1,HSP90AB1,TTLL12,SAMHD1,CACTIN,TYK2,CDC37,OAS3,OAS2,PTPN6,WNT5A,STAT1,IRF6,IFIT3,IFIT2,EGR1,TRIM6,ZBP1,IRF1,IRF3,IFI6,IRF5,BST2,XAF1,RSAD2,OASL,RNASEL,IRF4,NLRC5,IRF8,IFITM3,IFNAR1,MX1,IFNAR2,ADAR,JAK1,GBP2,ABCE1,METTL3,IFI27,FADD,IRF2,TRIM56,STAT2,ISG20,MYD88,PTPN2,PTPN11,SCRIB,SETD2,SHMT2,MX2,TBK1,IRAK1,USP18,IFITM2,IRF7,YTHDF3,IFIT1,IFITM1,ISG15,PTPN1,YTHD…	MUL1,SAMHD1,CDC37,OAS3,OAS2,IFIT3,NLRC5,IFITM3,IFNAR1,MX1,IFNAR2,ABCE1,IRF2,STAT2,MYD88,PTPN11,MX2,IRAK1,IFITM2,IFITM1,PSMB8,HLA-G,HLA-F,IKBKE	HSP90AB1,ISG20
GO_SPONTANEOUS_SYNAPTIC_TRANSMISSION	GO:0098814	8	Down	7.381825413614349e-5	0.024138569102518923	3	STX1B,APP,DOC2A,PPP1R9A,NSG1,RIMS2,AGER,DOC2B		DOC2A,PPP1R9A,NSG1
GO_NEURAL_PLATE_ANTERIOR_POSTERIOR_REGIONALIZATION	GO:0021999	3	Down	8.27158223244392e-5	0.025921070820921134	2	FUZ,CELSR2,SSBP3		FUZ,SSBP3
GO_EMBRYONIC_FORELIMB_MORPHOGENESIS	GO:0035115	21	Down	9.631427683707034e-5	0.027557599699050563	2	TP63,RPGRIP1L,WNT3,MSX2,RDH10,TWIST1,RECK,RUNX2,ALDH1A2,TBX3,TFAP2A,CRABP2,WNT9A,OSR1,MSX1,IFT122,NIPBL,SHH,OSR2,CTNNB1,ZNF358	MSX2	TP63,RPGRIP1L,TWIST1,TBX3,TFAP2A,CRABP2,WNT9A,IFT122,SHH,OSR2,ZNF358
GO_LYTIC_VACUOLE_ORGANIZATION	GO:0080171	59	Up	9.800489597541001e-5	0.027557599699050563	7	SYT7,GRN,HEXB,FAM160A2,VPS35,RAB7A,CHMP5,MT3,P2RX7,HOOK2,HPS4,SRPX,CLN5,CORO1A,NAGPA,SPG11,VPS18,LAPTM4B,TMEM106B,HPS1,NAGLU,RAB34,GNPTAB,TFEB,ARSB,RAB14,BECN1,TMEM175,CLN6,PPT1,ACP2,HOOK1,TMEM165,CCDC115,MYO7A,SCARB2,VPS33A,RAB20,MBTPS1,SNAPIN,LYST,ARF1,LAMTOR1,TPCN2,MFSD8,ABCA1,TPP1,AKTIP,HOOK3,GAA,CLVS1,GBA,CLN8,CLN3,LRRK2,ZKSCAN3,TREX1,TMEM199,RAB7B	SYT7,GRN,HEXB,RAB7A,HPS4,LAPTM4B,HPS1,NAGLU,RAB34,BECN1,PPT1,ACP2,TMEM165,CCDC115,SCARB2,VPS33A,SNAPIN,ARF1,LAMTOR1,TPCN2,ABCA1,AKTIP,GAA,GBA,CLN3,LRRK2	CHMP5,SPG11,TFEB,HOOK1,MBTPS1,RAB7B
GO_ROOF_OF_MOUTH_DEVELOPMENT	GO:0060021	72	Down	9.893035392559038e-5	0.027557599699050563	2	MMP25,SNAI2,TGFBR3,LRP6,DLG1,MEF2C,WNT11,TGFB2,NPRL3,GLI3,TGFBR1,PLEKHA1,BMPR1A,PAK1IP1,WNT5A,ACVR2B,SOS1,SUMO1,PRRX1,IRF6,TCF21,SATB2,TGFB3,TBX2,INHBA,TWIST1,SNAI1,INSIG2,WFIKKN1,EPHB2,PDGFRA,TBX3,GDF11,ANP32B,TFAP2A,LRRC32,IFT172,BBS7,FRAS1,LEF1,SMAD4,PRDM16,OSR1,WDPCP,CSRNP1,ARID5B,WNT3A,FZD1,SKI,DHRS3,PKDCC,MSX1,PYGO2,TGFBR2,TIPARP,SHH,OSR2,GABRB3,SGPL1,CHD7,BNC2,SMAD2,FOXE1,TSHZ1,ALX1,EPHB3,…	TGFBR3,DLG1,TGFB2,FRAS1	SNAI2,SATB2,INHBA,TWIST1,TBX3,TFAP2A,IFT172,LEF1,SMAD4,PRDM16,CSRNP1,FZD1,SKI,TGFBR2,TIPARP,SHH,OSR2,GABRB3,SGPL1,BNC2,SMAD2,FOXE1,EPHB3,TBX1,JAG2,INSIG1
GO_SEGMENT_SPECIFICATION	GO:0007379	11	Down	1.0804259181885393e-4	0.02902101189534287	2	DVL2,COBL,MTF2,OSR1,BMI1,IRX1,IRX2,MLLT3,IRX3,DLL1,MAFB	BMI1	IRX1,IRX2,IRX3,DLL1,MAFB
GO_EPIDERMIS_MORPHOGENESIS	GO:0048730	25	Down	1.233432341714625e-4	0.03198842980012309	2	FGFR2,TP63,TGFB2,PLOD3,IGFBP5,GORAB,SNAI1,TGM3,KRT17,SMO,KLK14,FST,WNT10A,KLF4,FGF7,NOTCH1,TMEM79,INTU,FOXQ1,SHH,ATP7A,CTNNB1,SOSTDC1,BCL2,FOXE1	TGFB2,FGF7	TP63,IGFBP5,TGM3,KRT17,FST,WNT10A,NOTCH1,SHH,SOSTDC1,BCL2,FOXE1
GO_GLUCOSE_CATABOLIC_PROCESS	GO:0006007	29	Up	1.3818534298641266e-4	0.03464306548669365	8	BAD,PFKP,PKM,ENO1,TIGAR,PGK1,GPI,ENO3,ALDOC,GAPDH,TPI1,ENO2,SLC25A12,PFKFB2,ALDOB,TP53,FOXK2,PFKL,ALDOA,PFKM,HK1,ADPGK,HK2,LRP5,PGAM2,FOXK1,PGM2L1,PGAM1,BPGM	PKM,ENO1,TIGAR,PGK1,GPI,GAPDH,TPI1,ENO2,SLC25A12,TP53,PFKL,ALDOA,HK1,PGM2L1	ALDOC,PFKM
GO_FOREBRAIN_NEUROBLAST_DIVISION	GO:0021873	9	Down	1.5727500989762389e-4	0.038156946756129975	2	ASPM,FGFR2,FGFR1,DCT,NUMBL,AKNA,NUMB,LEF1,WNT3A		FGFR1,DCT,NUMBL,LEF1
GO_RESPONSE_TO_INTERFERON_BETA	GO:0035456	25	Up	1.7209759250991894e-4	0.040208989627358624	6	UBE2K,CDC34,HTRA2,STAT1,TRIM6,IRF1,BST2,XAF1,PNPT1,IFITM3,IFNAR2,CAPN2,MNDA,PYHIN1,IFI16,AIM2,TLR3,DDX41,UBE2G2,IFITM2,IFITM1,NDUFA13,PLSCR1,TREX1,IKBKE	HTRA2,IFITM3,IFNAR2,CAPN2,IFI16,DDX41,IFITM2,IFITM1,PLSCR1,IKBKE	NDUFA13
GO_MITOCHONDRIAL_TRANSMEMBRANE_TRANSPORT	GO:1990542	69	Up	1.8074198567965793e-4	0.040208989627358624	4	SLC25A13,MCUR1,MPC1,TIMM21,ACACB,SLC8B1,SLC25A1,SLC25A15,TIMM44,TIMM50,PRKAG2,MICU1,SFXN3,GRPEL1,CPT1A,MRPL18,SLC25A36,SLC25A12,DNAJC15,MRS2,SLC25A23,ROMO1,TIMM17B,TST,TOMM40,PRKAB2,TIMM17A,COX5B,PNPT1,AFG3L2,MPC2,PSEN2,HSPD1,SLC25A38,SLC25A37,SLC25A28,MCU,SFXN2,CPT2,TOMM40L,PRKAA2,CHCHD4,GRPEL2,SLC25A32,MID1IP1,STOML2,MICU2,LETM1,SLC25A33,TOMM20,UCP3,UCP2,DNAJC30,SLC25A22,SLC25A20,CYC1,SLC25A18,…	MPC1,TIMM21,ACACB,SLC8B1,PRKAG2,MICU1,CPT1A,SLC25A36,SLC25A12,DNAJC15,ROMO1,TIMM17A,AFG3L2,SLC25A38,MCU,SFXN2,PRKAA2,SLC25A32,SLC25A22,SLC25A20,DNAJC19,PAM16,TIMM23	TST,PRKAB2,MID1IP1
GO_LOOP_OF_HENLE_DEVELOPMENT	GO:0072070	8	Down	1.8177179195987144e-4	0.040208989627358624	2	PKD1,JAG1,PKD2,IRX1,IRX2,IRX3,WNT7B,DLL1	JAG1,WNT7B	PKD1,IRX1,IRX2,IRX3,DLL1
GO_DISACCHARIDE_METABOLIC_PROCESS	GO:0005984	9	Up	1.9251566101627233e-4	0.04136886532866812	8	B4GALT1,SLC2A1,IDUA,FBP2,BRAF,FBP1,GAA,GANC,MGAM	SLC2A1,IDUA,FBP1,GAA,MGAM
GO_ATP_BIOSYNTHETIC_PROCESS	GO:0006754	27	Up	1.987759281295121e-4	0.04152760431839057	8	SLC25A13,SPHK2,PKM,ENO1,VPS9D1,TREM2,TAZ,TGFB1,PRKAG2,PPARGC1A,SLC25A12,COX5B,PARP1,ALDOA,PID1,FLCN,AK9,PINK1,AK4,VCP,STOML2,LDHC,STAT3,DNAJC30,CYC1,UQCC3,TMSB4X	PKM,ENO1,VPS9D1,TAZ,TGFB1,PRKAG2,SLC25A12,ALDOA,PINK1,UQCC3,TMSB4X	AK9
GO_ANTIFUNGAL_INNATE_IMMUNE_RESPONSE	GO:0061760	2	Up	2.054804996923478e-4	0.04176807670773372	6	FAM3A,RARRES2	FAM3A,RARRES2
GO_SPERM_MOTILITY	GO:0097722	58	Down	2.274789961618529e-4	0.04487839958120946	1	SLC22A16,DNAH5,ATP2B4,TACR2,DNAJA1,TEKT2,PLA2G3,TTLL1,PLTP,EPPIN,CFAP69,DNAH11,NEURL1,SLC26A8,CCR6,IQCG,ROPN1B,DNAH1,TACR1,ASH1L,ARMC2,UBE2B,SLIRP,DNAI1,BBS2,TEKT3,LRRC6,QRICH2,RGN,NPHP4,ATP1A4,ADCY3,SORD,GAS8,CCDC40,TPGS1,SPAG16,TMF1,CCDC39,ROPN1L,TCTE1,CATSPER3,DRC7,CFAP157,SLC9B1,SLC9B2,ANXA5,DEFB1,DPCD,CATSPER2,LDHC,TTC21A,ING2,SLC9C1,CATSPERD,CFAP43,INPP5B,CFAP44	ATP2B4,PLTP,CCR6,SORD,CATSPER2	DNAH5,DNAJA1,TEKT2,TTLL1,ROPN1B,TACR1,ARMC2,DNAI1,BBS2,TEKT3,LRRC6,QRICH2,GAS8,CCDC40,CCDC39,DRC7,CFAP157,DPCD,CATSPERD,CFAP43
GO_REGULATION_OF_ESTABLISHMENT_OF_PROTEIN_LOCALIZATION_TO_CHROMOSOME	GO:0070202	12	Down	2.3271607281839771e-4	0.04487839958120946	4	CCT4,TCP1,DKC1,CCT7,WRAP53,CCT6A,TERF1,CCT5,CCT8,CCT3,SPIDR,CCT2		CCT4,TCP1,CCT7,WRAP53,TERF1,CCT5,CCT8,CCT3,SPIDR
GO_MITOCHONDRIAL_FISSION	GO:0000266	34	Up	2.4246669199006672e-4	0.0455897997614323	7	COX10,DCN,MTFR1,VPS35,DNM2,DDHD2,DNM1L,MUL1,MIEF1,DDHD1,DHODH,GDAP1,DNM1,PPARGC1A,MTFR1L,KDR,MTFR2,MX1,PINK1,SLC25A46,TMEM135,MFF,STAT2,BNIP3,MIEF2,MX2,MAPT,LRRK2,DNM3,OPA1,INF2,FIS1,MTFP1,MYO19	COX10,DNM2,DDHD2,MUL1,MIEF1,DNM1,MX1,PINK1,SLC25A46,MFF,STAT2,MX2,LRRK2,INF2	DCN
