## Extended Data Table 7 for "An integrated cell atlas of the human lung in health and disease": Multiciliated-sexfemale-GO_BP-Total.tsv

GeneSet	GOID	NGenes	Direction	PValue	FDR	Cluster	Genes	DEUp	DEDown
GO_COTRANSLATIONAL_PROTEIN_TARGETING_TO_MEMBRANE	GO:0006613	99	Up	1.0973072087286481e-10	8.252847516848162e-7	1	SEC62,RPS20,SEC63,SEC61A1,RPL18,TRAM2,SEC61A2,TRAM1,RPL31,RPS5,RPL6,RPLP0,RPL3,SRP54,RPS16,RPS19,RPL18A,SEC61B,RPL28,RPL19,RPL34,RPS13,RPS12,RPL24,SSR3,RPS15,RPL22,RPS25,RPL21,RPL5,RPS10,SSR1,RPL23,RPS4Y1,RPL36,RPL27,RPS15A,RPL35,RPS6,RPLP1,RPS24,SRP14,RPS2,RPS11,RPL13A,RPL11,RPS8,SRP9,RPS27A,RPL32,RPS3A,RPL37,RPL10,RPL7,RPL7A,RPS3,SRP19,RPL30,ZFAND2B,RPL8,RPL26,RPL29,SSR2,RPL9,RPS14,RPL27A,RPL13…	RPS5,RPL6,RPL3,RPS16,RPS19,RPL18A,RPL19,RPS13,RPL21,RPS6,RPS24,RPS2,RPS11,RPL13A,RPL11,RPS27A,RPL32,RPS3A,RPL7,RPL29,RPL9,RPS14,RPSA,RPL15,RPS4X,RPL10A	RPS4Y1
GO_ESTABLISHMENT_OF_PROTEIN_LOCALIZATION_TO_ENDOPLASMIC_RETICULUM	GO:0072599	110	Up	1.3397896879838213e-9	5.03827912166316e-6	1	SEC62,RPS20,SEC63,HSPA5,SEC61A1,RPL18,TRAM2,SEC61A2,TRAM1,RPL31,RPS5,RAB10,RPL6,RPLP0,RPL3,PMM1,SRP54,CHMP4B,SGTA,RPS16,RPS19,RPL18A,SEC61B,RPL28,RPL19,RPL34,RPS13,RPS12,RPL24,SSR3,SPCS1,RPS15,RAB3GAP1,RPL22,RPS25,SPCS2,RAB3GAP2,RPL21,RPL5,RPS10,RPL23,SPCS3,RPS4Y1,RPL36,RPL27,SEC61G,RPS15A,RPL35,RPS6,RPLP1,RPS24,SRP14,PMM2,RPS2,RPS11,RPL13A,RPL11,RPS8,SRP9,RPS27A,RPL32,RPS3A,RPL37,RPL10,RPL7,RPL7…	RPS5,RPL6,RPL3,RPS16,RPS19,RPL18A,RPL19,RPS13,SPCS2,RPL21,RPS6,RPS24,RPS2,RPS11,RPL13A,RPL11,RPS27A,RPL32,RPS3A,RPL7,RPL29,RPL9,RPS14,RPSA,RPL15,RPS4X,RPL10A	RAB3GAP1,RPS4Y1
GO_RIBOSOME_ASSEMBLY	GO:0042255	53	Up	4.430954664378077e-9	1.0081894574256806e-5	2	MRTO4,NLE1,MRPL22,RPS5,RPL6,RPLP0,RPL3,RPS19,C1QBP,NOP2,MDN1,BRIX1,RPL24,RPS15,NSUN4,FASTKD2,MTERF4,MRPS2,RPL5,RPS10,MRPS7,SBDS,PPAN,DHX30,ERAL1,NIP7,RSL24D1,RPL11,EIF2A,ABT1,RPL10,MTERF3,RPS14,RPSA,RPL38,MRPL11,RPS27,RRS1,NPM1,MRPS11,DDX28,RPS27L,RRP7A,RPF2,RPL12,RPL23A,DDX3X,RPS28,PWP2,EIF6,MRPL20,MPV17L2,BOP1	RPS5,RPL6,RPL3,RPS19,MRPS7,RPL11,MTERF3,RPS14,RPSA,DDX3X,EIF6
GO_PROTEIN_LOCALIZATION_TO_ENDOPLASMIC_RETICULUM	GO:0070972	132	Up	5.361996848428031e-9	1.0081894574256806e-5	1	SEC62,RPS20,SEC63,HSPA5,SEC61A1,RPL18,TRAM2,SEC61A2,TRAM1,RPL31,BCAP29,RPS5,RAB10,PPP1R15A,RPL6,RPLP0,KDELR3,RPL3,PMM1,SRP54,CHMP4B,VAPA,SGTA,RPS16,RPS19,KDELR1,RPL18A,SEC61B,GBF1,RPL28,RPL19,RPL34,RPS13,RPS12,RPL24,SSR3,SPCS1,RPS15,RTN4,RAB3GAP1,RPL22,RPS25,SPCS2,ANKRD13C,RAB3GAP2,SEC16B,RPL21,RPL5,RPS10,RPL23,SPCS3,RPS4Y1,RPL36,RPL27,SEC61G,RPS15A,UBAC2,OS9,KDELR2,RPL35,RPS6,RPLP1,RPS24,SRP14,P…	RPS5,RPL6,RPL3,RPS16,RPS19,RPL18A,RPL19,RPS13,SPCS2,RPL21,KDELR2,RPS6,RPS24,RPS2,RPS11,RPL13A,RPL11,RPS27A,RPL32,RPS3A,RPL7,RPL29,RPL9,RPS14,RPSA,RPL15,BCAP31,RPS4X,DDRGK1,RPL10A	RAB3GAP1,RPS4Y1
GO_HISTONE_H3_K27_DEMETHYLATION	GO:0071557	5	Down	3.779014725014814e-8	5.684393949367283e-5	3	KDM7A,KDM6B,KDM6A,PHF8,UTY	KDM6A	KDM6B,UTY
GO_PROTEIN_DEMETHYLATION	GO:0006482	29	Down	9.447341976103592e-8	1.1842243167045852e-4	3	KDM1A,KDM7A,JARID2,KDM5D,KDM4A,JMJD6,KDM5A,KDM2B,HSF4,KDM4C,KDM3A,KDM5B,UBE2B,KDM3B,KDM5C,KDM4B,KDM6B,KDM6A,KDM8,ALKBH4,KDM1B,HR,JMJD1C,PHF8,KDM2A,UTY,KDM4D,PHF2,PPME1	KDM5C,KDM6A	KDM1A,KDM5D,KDM3A,KDM6B,KDM1B,UTY,PHF2
GO_NUCLEAR_TRANSCRIBED_MRNA_CATABOLIC_PROCESS_NONSENSE_MEDIATED_DECAY	GO:0000184	120	Up	5.012764709345617e-7	4.993818984946266e-4	3	UPF1,RPS20,RPL18,SMG6,PABPC1,RPL31,RPS5,RPL6,RPLP0,RPL3,GSPT1,EIF3E,RPS16,RPS19,PPP2R1A,RPL18A,SMG9,RPL28,RPL19,CASC3,RPL34,RPS13,MAGOHB,RPS12,PPP2CA,RPL24,NCBP2,EIF4G1,RPS15,RPL22,SMG7,RPS25,ETF1,RPL21,RPL5,RPS10,UPF3B,RPL23,RPS4Y1,RPL36,HELZ2,RPL27,CTIF,RPS15A,DHX34,NCBP1,RPL35,RPS6,RPLP1,RPS24,PARN,RPS2,EIF4A3,RPS11,RPL13A,RPL11,RPS8,RPS27A,RPL32,RPS3A,RPL37,PNLDC1,RPL10,RPL7,RPL7A,RPS3,DCP1B,…	RPS5,RPL6,RPL3,RPS16,RPS19,RPL18A,RPL19,RPS13,RPL21,RPS6,RPS24,RPS2,RPS11,RPL13A,RPL11,RPS27A,RPL32,RPS3A,RPL7,RPL29,RPL9,RPS14,RPSA,RPL15,RPS4X,RPL10A	RPS4Y1
GO_MITOCHONDRIAL_TRANSLATIONAL_TERMINATION	GO:0070126	88	Up	5.54643314453947e-7	4.993818984946266e-4	3	MRPS10,MRPL43,MRPS35,MRPS24,MRPS34,MRPL22,MRPL28,MRPS33,MRPS18A,MRPS31,MRPL4,MRPL32,MRPL27,MRPL51,MTRF1L,MRPL18,MRPL2,MRPS30,MRPS27,MRPL3,MRPL19,MRPL37,MRPS15,MRPS14,MTRF1,MRPS2,MRPS7,MRPS26,MRPS12,MRPL34,MRPS25,PTCD3,MRPL35,ERAL1,DAP3,MRPS36,MRPL44,MRPS9,MRPL47,MRPL50,MRPL15,MRPL24,MRPL9,MRPS5,MRPS28,MRRF,MRPL49,MRPL39,OXA1L,MRPL17,MRPL10,MRPL55,MRPS18C,GFM2,MRPL16,MRPL1,MRPL36,MRPL13,CHCHD1,MRP…	MRPL28,MRPL27,MRPS7,MRPL44,MRPL15,MRPL55,AURKAIP1,GADD45GIP1,MRPL41,MRPL46	MRPS24
GO_ATP_SYNTHESIS_COUPLED_ELECTRON_TRANSPORT	GO:0042773	80	Up	5.975850400813242e-7	4.993818984946266e-4	4	NDUFAB1,COX10,UQCRC1,COX15,BID,NDUFS1,NDUFB4,SDHA,COQ9,NDUFB2,DLD,NDUFB7,TAZ,NDUFC1,NDUFS8,COX6A1,NDUFS7,COX7A2L,PARK7,NDUFB3,NDUFA8,DNAJC15,NDUFA1,COX6B1,COX7C,UQCR11,NDUFA5,NDUFA10,COX4I1,COX7B,NDUFA2,CCNB1,COX5B,ISCU,NDUFB5,NDUFAF1,NDUFA9,UQCRC2,NDUFB10,SDHC,SNCA,NDUFS6,NDUFB11,NDUFB9,NDUFC2,UQCRB,PINK1,NDUFS2,NDUFV3,NDUFS4,UQCRQ,COX6C,NDUFB6,NDUFB8,NDUFV1,SDHAF2,COA6,NDUFS5,UQCRFS1,MECP2,CDK1…	UQCRC1,NDUFB7,NDUFS7,NDUFB10,NDUFS6,NDUFB9,NDUFV1,CYC1
GO_MITOCHONDRIAL_ELECTRON_TRANSPORT_NADH_TO_UBIQUINONE	GO:0006120	46	Up	6.950524639378887e-7	5.227489581276861e-4	4	NDUFAB1,NDUFS1,NDUFB4,COQ9,NDUFB2,DLD,NDUFB7,NDUFC1,NDUFS8,NDUFS7,PARK7,NDUFB3,NDUFA8,DNAJC15,NDUFA1,NDUFA5,NDUFA10,NDUFA2,ISCU,NDUFB5,NDUFAF1,NDUFA9,NDUFB10,SNCA,NDUFS6,NDUFB11,NDUFB9,NDUFC2,PINK1,NDUFS2,NDUFV3,NDUFS4,NDUFB6,NDUFB8,NDUFV1,NDUFS5,NDUFA3,NDUFA11,NDUFV2,NDUFB1,NDUFA12,NDUFA6,NDUFA13,NDUFA4,NDUFS3,NDUFA7	NDUFB7,NDUFS7,NDUFB10,NDUFS6,NDUFB9,NDUFV1
GO_TRANSLATIONAL_TERMINATION	GO:0006415	103	Up	2.0712642910571194e-6	0.0014161798848218723	3	UPF1,MRPS10,MRPL43,MRPS35,MRPS24,MRPS34,JMJD4,MRPL22,MRPL28,OGFOD1,MRPS33,MRPS18A,MRPS31,GSPT1,MRPL4,MRPL32,MRPL27,MRPL51,MTRF1L,MRPL18,MRPL2,MRPS30,MRPS27,MRPL3,MRPL19,MRPL37,MRPS15,GLE1,MRPS14,MTRF1,ETF1,MRPS2,MRPS7,MRPS26,MRPS12,MRPL34,C12orf65,MRPS25,PTCD3,MRPL35,EIF5A,ERAL1,DAP3,MRPS36,MRPL44,MRPS9,MRPL47,MRPL50,MRPL15,MRPL24,MRPL9,MRPS5,MRPS28,MRRF,MRPL49,MRPL39,OXA1L,N6AMT1,MRPL17,MRPL10,M…	MRPL28,MRPL27,MRPS7,MRPL44,MRPL15,MRPL55,AURKAIP1,GADD45GIP1,MRPL41,MRPL46	MRPS24
GO_RIBOSOMAL_LARGE_SUBUNIT_BIOGENESIS	GO:0042273	63	Up	2.2661556575574743e-6	0.001420313058374147	2	LAS1L,RPL26L1,NOP16,MRTO4,NLE1,DDX18,RPL6,RPLP0,PES1,SNU13,RPL3,GTPBP4,FTSJ3,NOP2,PAK1IP1,MDN1,BRIX1,RPL24,ZNHIT6,EBNA1BP2,FASTKD2,GTF3A,RPL5,PPAN,DHX30,NIP7,WDR74,RPL35,RSL24D1,WDR12,URB1,RPL11,NVL,NHP2,RPL7L1,RPL10,RPL7,SURF6,RPL7A,HEATR3,MALSU1,RPL26,NOL9,MRPL1,RSL1D1,RPL38,ZNF622,MRPL11,RRS1,NPM1,DDX28,RPL35A,RPL14,NOC2L,RPF2,RPL12,RPL23A,SDAD1,RPL10A,EIF6,MRPL20,BOP1,ZNHIT3	RPL6,PES1,SNU13,RPL3,RPL11,RPL7,NOC2L,RPL10A,EIF6
GO_HISTONE_H3_K4_DEMETHYLATION	GO:0034720	7	Down	4.067423452238719e-6	0.0023531609064836464	3	KDM1A,JARID2,KDM5D,KDM5A,KDM5B,KDM5C,KDM1B	KDM5C	KDM1A,KDM5D,KDM1B
GO_TRANSLATIONAL_ELONGATION	GO:0006414	126	Up	7.474687108031958e-6	0.0037832787487266516	3	MRPS10,MRPL43,MRPS35,MRPS24,MRPS34,MRPL22,MRPL28,MRPS33,MRPS18A,GTPBP1,ALKBH1,MRPS31,EEF2K,EEF1D,MRPL4,MRPL32,CPEB3,MRPL27,DPH1,SEPSECS,MRPL51,MRPL18,HBS1L,MRPL2,MRPS30,MRPS27,ABTB1,MRPL3,EEF1B2,MRPL19,MRPL37,MRPS15,DPH5,MRPS14,MRPS2,TSFM,MRPS7,MRPS26,MRPS12,MRPL34,MRPS25,PTCD3,MRPL35,EEFSEC,EIF5A,ERAL1,DAP3,DPH2,MRPS36,DPH6,MRPL44,MRPS9,MRPL47,MRPL50,CPEB2,MRPL15,RPLP1,SECISBP2L,EIF4A3,MRPL24,MR…	MRPL28,EEF1D,MRPL27,EEF1B2,MRPS7,MRPL44,MRPL15,MRPL55,GRM5,AURKAIP1,GADD45GIP1,MRPL41,MRPL46	MRPS24,HBS1L,CPEB2
GO_RIBOSOME_BIOGENESIS	GO:0042254	268	Up	7.85714781391815e-6	0.0037832787487266516	2	LAS1L,RPUSD1,TSR3,UTP18,TFB1M,RPL26L1,NOP16,MRTO4,NOP58,USP36,RIOK2,WDR3,WDR18,THUMPD1,RRP15,NLE1,EXOSC7,EXOSC5,MRPL22,XPO1,DIS3,RPS5,WBP11,RRN3,DIMT1,NOP14,DDX18,XRN2,RPL6,ESF1,RPLP0,PES1,SNU13,DDX17,RPL3,MTG2,NOP56,RBFA,RIOK3,SUV39H1,ERI1,PIH1D1,ERCC2,POP4,RPS16,FBL,RPS19,DDX49,GTPBP10,EXOSC3,NPM3,GTPBP4,NUP88,C1QBP,FTSJ3,UTP6,GAR1,FRG1,KRR1,NOP2,PAK1IP1,MDN1,BYSL,DROSHA,BRIX1,RPL24,RRP9,RPS15,…	RPS5,NOP14,RPL6,PES1,SNU13,RPL3,PIH1D1,RPS16,RPS19,NPM3,NUP88,DDX54,MRPS7,KRI1,DKC1,DDX56,IMP4,RPS6,RPS24,RPS2,RPL11,RPL7,MTERF3,TFB2M,RPS14,RPSA,POP7,NOC2L,NUDT16,RPL10A,DDX3X,WDR46,EIF6	HELQ
GO_NADH_DEHYDROGENASE_COMPLEX_ASSEMBLY	GO:0010257	55	Up	8.048458978809523e-6	0.0037832787487266516	2	NDUFAF7,NDUFAB1,NDUFS1,NDUFB4,BCS1L,TIMM21,NDUFB2,NDUFB7,NDUFAF5,TAZ,COA1,NDUFC1,FOXRED1,NDUFS8,TIMMDC1,NDUFS7,NDUFB3,NDUFA8,NDUFAF4,NDUFA1,NDUFA5,ECSIT,NDUFA10,NDUFA2,NDUFB5,NDUFAF1,NDUFA9,NDUFB10,NDUFS6,NDUFB11,NDUFB9,NDUFC2,NUBPL,OXA1L,NDUFAF6,NDUFS2,NDUFV3,NDUFAF2,NDUFS4,NDUFB6,NDUFB8,NDUFV1,NDUFS5,NDUFA3,TMEM126B,NDUFA11,ACAD9,NDUFAF3,NDUFV2,NDUFB1,NDUFA12,NDUFA6,NDUFA13,NDUFS3,NDUFA7	NDUFB7,NDUFS7,NDUFB10,NDUFS6,NDUFB9,NDUFV1
GO_RIBOSOMAL_SMALL_SUBUNIT_BIOGENESIS	GO:0042274	64	Up	1.474417586122931e-5	0.006282268787435866	2	TSR3,RIOK2,RPS5,NOP14,RIOK3,ERCC2,RPS16,RPS19,UTP6,BYSL,RPS15,NOL10,HEATR1,RCL1,UTP20,RRP36,RPS10,RIOK1,MRPS7,EMG1,KRI1,NGDN,NOL11,UTP3,ERAL1,NAT10,LTV1,RPS6,RPS24,UTP4,NOB1,RPS8,ABT1,NOM1,UTP23,SURF6,DHX37,SRFBP1,TSR2,FAM207A,HELQ,LSM6,RPS14,DCAF13,BMS1,BTRC,TSR1,RPSA,RPS21,RPS7,RPL38,RPS27,RRS1,NPM1,MRPS11,RPS17,TBL3,RPS27L,RRP7A,WDR46,RPS28,PWP2,GTF2H5,DDX52	RPS5,NOP14,RPS16,RPS19,MRPS7,KRI1,RPS6,RPS24,RPS14,RPSA,WDR46	HELQ
GO_RESPIRATORY_ELECTRON_TRANSPORT_CHAIN	GO:0022904	97	Up	1.5035346120708098e-5	0.006282268787435866	4	NDUFAB1,SLC25A13,COX10,UQCRC1,COX15,BID,NDUFS1,AIFM2,NDUFB4,SDHA,COQ9,NDUFB2,DLD,NDUFB7,TAZ,ETFB,NDUFC1,PPARGC1A,NDUFS8,COX6A1,ALDH5A1,GPD2,NDUFS7,SLC25A12,COX7A2L,PARK7,SDHB,NDUFB3,NDUFA8,DNAJC15,NDUFA1,COX6B1,COX7C,UQCR11,NDUFA5,NDUFA10,COX4I1,COX7B,NDUFA2,MYBBP1A,CCNB1,COX5B,ISCU,NDUFB5,NDUFAF1,NDUFA9,ETFA,UQCRC2,NDUFB10,SDHC,SNCA,NDUFS6,NDUFB11,NDUFB9,NDUFC2,UQCRB,PINK1,NDUFS2,NDUFV3,NDUFAF2,…	UQCRC1,NDUFB7,NDUFS7,NDUFB10,NDUFS6,NDUFB9,NDUFV1,CYC1	AIFM2
GO_TRANSLATIONAL_INITIATION	GO:0006413	184	Up	1.6237096203678257e-5	0.00642732634462443	3	DHX33,RPS20,TPR,EIF2AK2,EIF4B,RPL18,DHX29,PABPC1,EIF2B3,NCK2,RPL31,EIF4G3,DDX1,RPS5,EIF3I,MTIF2,EIF2AK1,PPP1R15A,RPL6,RPLP0,EIF3L,RPL3,EIF3D,ALKBH1,EIF5,FMR1,DNAJC3,MTFMT,EIF3J,EIF3E,RPS16,RPS19,RPL18A,HSPB1,EIF3B,EIF4H,EIF3A,RPL28,RPL19,RPS6KB1,RPL34,EIF4G2,RPS13,EIF2B1,RPS12,RPL24,NCBP2,EIF1B,EIF4G1,EIF2B4,RPS15,RPL22,RPS25,GLE1,EIF2B2,PAIP2,COPS5,KHDRBS1,RPL21,MTIF3,RPL5,AGO2,PAIP2B,RPS10,MIF4…	RPS5,EIF3I,RPL6,RPL3,RPS16,RPS19,RPL18A,RPL19,RPS13,RPL21,RPS6,RPS24,RPS2,RPS11,RPL13A,RPL11,RPS27A,RPL32,EIF2B5,RPS3A,RPL7,RPL29,RPL9,RPS14,RPSA,EIF1AX,RPL15,EIF4EBP1,RPS4X,RPL10A,DDX3X,EIF6	RPS4Y1,IMPACT,KLHL25,EIF1AY,EIF4EBP3
GO_OXIDATIVE_PHOSPHORYLATION	GO:0006119	103	Up	3.5359651815134485e-5	0.013296997065081324	4	NDUFAB1,COX10,MLXIPL,UQCRC1,COX15,BID,NDUFS1,NDUFB4,RHOA,SDHA,COQ9,NDUFB2,DLD,MSH2,NDUFB7,ABCD1,TAZ,PGK1,PPIF,NDUFC1,NDUFS8,COX6A1,COX7A2,NDUFS7,COX7A2L,PARK7,NDUFB3,NDUFA8,DNAJC15,NDUFA1,SLC25A23,COX6B1,COX7C,UQCR11,NDUFA5,NDUFA10,COX4I1,COX7B,NDUFA2,CCNB1,COX5B,ISCU,NDUFB5,UQCC2,NDUFAF1,NDUFA9,UQCRC2,NDUFB10,SDHC,SNCA,NDUFS6,NDUFB11,NDUFB9,SURF1,NDUFC2,UQCRB,PINK1,NDUFS2,NDUFV3,COX7A1,AK4,NDUFS…	UQCRC1,NDUFB7,NDUFS7,NDUFB10,NDUFS6,NDUFB9,NDUFV1,CYC1	ATP7A
GO_RRNA_METABOLIC_PROCESS	GO:0016072	206	Up	6.358180326607325e-5	0.022771368684006518	3	LAS1L,RPUSD1,TSR3,UTP18,TFB1M,MRTO4,NOP58,USP36,RIOK2,WDR3,WDR18,THUMPD1,RRP15,EXOSC7,EXOSC5,DIS3,WBP11,DIMT1,NOP14,DDX18,XRN2,ESF1,PES1,SNU13,DDX17,NOP56,RBFA,RIOK3,SUV39H1,ERI1,PIH1D1,ERCC2,POP4,RPS16,FBL,RPS19,DDX49,EXOSC3,NPM3,GTPBP4,FTSJ3,UTP6,GAR1,FRG1,KRR1,NOP2,MDN1,BYSL,DROSHA,XRN1,RRP9,RPS15,WDR75,NOL10,RPF1,ZNHIT6,EBNA1BP2,ERI3,NSUN4,HEATR1,FCF1,RCL1,WDR55,EXOSC8,UTP20,MTERF4,RPL5,DDX54…	NOP14,PES1,SNU13,PIH1D1,RPS16,RPS19,NPM3,DDX54,KRI1,DKC1,DDX56,IMP4,RPS6,RPS24,RPS2,RPL11,RPL7,TFB2M,RPS14,POP7,NUDT16,RPL10A,WDR46	HELQ
GO_ISOPENTENYL_DIPHOSPHATE_BIOSYNTHETIC_PROCESS	GO:0009240	4	Up	7.392112017292233e-5	0.025270942946388583	3	IDI1,MVK,PMVK,MVD	MVK,PMVK
GO_CELLULAR_RESPIRATION	GO:0045333	162	Up	8.201105756361498e-5	0.0268176158233021	4	NDUFAB1,SLC25A13,COX10,NOS2,UQCRC1,MDH1,COX15,BID,NDUFS1,AIFM2,CS,NDUFB4,MTFR1,IDH3G,SDHA,ME2,NOA1,COQ9,NDUFB2,DLD,FH,NDUFB7,ACO2,HIF1A,NFATC4,IDH3B,SLC25A14,TAZ,ETFB,OGDH,NDUFC1,PPARGC1A,NDUFS8,TRPV4,IFNG,COX6A1,ALDH5A1,NNT,GPD2,NDUFS7,COQ10B,SLC25A12,COX7A2L,PARK7,SDHB,MTFR1L,NDUFB3,NDUFA8,NR4A3,DLST,IDE,DNAJC15,CAT,PIK3CA,ACO1,CISD1,NDUFA1,SLC25A23,PANK2,COX6B1,TRAP1,COX7C,UQCR11,NDUFA5,CBFA2T…	UQCRC1,FH,NDUFB7,NDUFS7,MTFR1L,CISD1,NDUFB10,NDUFS6,NDUFB9,SUCLG1,NDUFV1,PRELID1,CYC1	AIFM2
GO_MITOCHONDRIAL_RESPIRATORY_CHAIN_COMPLEX_ASSEMBLY	GO:0033108	86	Up	1.0031622327104904e-4	0.03143659646756499	2	NDUFAF7,NDUFAB1,TTC19,NDUFS1,NDUFB4,BCS1L,TIMM21,NDUFB2,NDUFB7,SAMM50,UQCC1,NDUFAF5,TAZ,COA1,TFAM,NDUFC1,FOXRED1,NDUFS8,TIMMDC1,NDUFS7,NDUFB3,NDUFA8,NDUFAF4,FASTKD3,NDUFA1,NDUFA5,ECSIT,NDUFA10,SCO2,NDUFA2,SCO1,COX16,NDUFB5,UQCC2,NDUFAF1,COX17,NDUFA9,NDUFB10,NDUFS6,NDUFB11,NDUFB9,SURF1,NDUFC2,NUBPL,SDHAF4,OXA1L,NDUFAF6,UQCRB,NDUFS2,NDUFV3,COX18,NDUFAF2,NDUFS4,NDUFB6,NDUFB8,NDUFV1,SDHAF2,NDUFS5,NDU…	NDUFB7,NDUFS7,NDUFB10,NDUFS6,NDUFB9,NDUFV1,SDHAF1,PET117	COX16
GO_RIBONUCLEOPROTEIN_COMPLEX_BIOGENESIS	GO:0022613	391	Up	1.0773970926522411e-4	0.032412414135350016	2	LAS1L,RBM5,GCFC2,RPUSD1,LUC7L,TSR3,UTP18,STRAP,TFB1M,RPL26L1,GEMIN8,NOP16,CELF2,MRTO4,NOP58,USP36,RIOK2,SFSWAP,DDX20,WDR3,WDR18,THUMPD1,RRP15,NLE1,CLNS1A,SART3,EXOSC7,XAB2,EXOSC5,DDX1,HSP90AA1,MRPL22,GEMIN5,XPO1,DIS3,NUFIP1,RPS5,YTHDC1,WBP11,EIF3I,RRN3,DIMT1,NOP14,DDX18,XRN2,RPL6,ESF1,RPLP0,GEMIN2,AGO1,SRPK1,HSP90AB1,SF3A1,SNRPD3,PES1,EIF3L,SNU13,DDX17,RPL3,EIF3D,PRMT5,SRSF5,EIF5,DICER1,PRPF6,MTG…	GEMIN8,RPS5,EIF3I,NOP14,RPL6,PES1,SNU13,RPL3,PIH1D1,RPS16,RPS19,NPM3,NUP88,DDX54,MRPS7,KRI1,DKC1,DDX56,IMP4,RPS6,RPS24,RPS2,RPL13A,RPL11,RPL7,MTERF3,TFB2M,RPS14,RPSA,ZRSR2,POP7,NOC2L,NUDT16,RPL10A,DDX3X,WDR46,EIF6	SETX,HELQ,SMN1,PRPF39
GO_MITOCHONDRIAL_TRANSLATION	GO:0032543	132	Up	1.1686933117886554e-4	0.03375043069812242	3	LARS2,MRPS10,MRPL43,GATB,MRPS35,MRPS24,IARS2,MRPS34,MRPL22,NOA1,MTIF2,MRPL28,MRPS33,MRPS18A,ALKBH1,UQCC1,MTG2,CDK5RAP1,MRPS31,EARS2,SARS2,MRPL4,MRPL32,C1QBP,MRPL27,MRPL51,MTRF1L,MRPL18,MRPL2,MRPS30,MRPS27,MRPL3,MRPL19,MRPL37,WARS2,MRPS15,NSUN4,DARS2,FASTKD2,MRPS14,MTRF1,MTIF3,MTERF4,MRPS2,TSFM,FASTKD3,AARS2,MRPS7,MRPS26,MRPS12,MRPL34,QRSL1,MRPS25,PTCD3,MRPL35,ERAL1,DAP3,MRPS36,MRPL44,MRPS9,MRPL47…	MRPL28,MRPL27,MRPS7,MRPL44,MRPL15,MTERF3,RPUSD3,MRPL55,AURKAIP1,GADD45GIP1,MRPL41,MRPL46	LARS2,MRPS24,WARS2,RMND1
GO_VIRAL_GENE_EXPRESSION	GO:0019080	192	Up	1.2116229608420494e-4	0.03375043069812242	5	POLR2J,RPS20,PTBP1,NUP160,POLR2B,TPR,RSF1,NDC1,CTDP1,RPL18,TAF11,NUP133,NUCKS1,RPL31,NUP37,MID2,CCNT2,RPS5,REST,SEH1L,RPL6,RPLP0,TFAP4,NUP50,AAAS,NUP188,POLR2E,SMARCB1,EIF3L,POLR2F,RPL3,EIF3D,EP300,SNW1,RAE1,NELFCD,NUP93,POLR2C,MON1B,RPS16,POLR2I,RPS19,RPL18A,USF2,HPN,EIF3B,TRIM14,EIF3A,RPL28,RPL19,NUP88,RPL34,RPS13,NUP98,NUP107,RPS12,NUP155,RPL24,SPCS1,RPS15,RPL22,HDAC1,TRIM62,RPS25,TRIM32,NUP43…	RPS5,RPL6,RPL3,RPS16,RPS19,RPL18A,RPL19,NUP88,RPS13,RPL21,RPS6,RPS24,RPS2,RPS11,RPL13A,RPL11,RPS27A,RPL32,RPS3A,RPL7,SEC13,RPL29,RPL9,RPS14,RPSA,RPL15,RPS4X,RPL10A	NUP153,RPS4Y1,CDK9
GO_NEGATIVE_REGULATION_OF_DNA_DAMAGE_RESPONSE_SIGNAL_TRANSDUCTION_BY_P53_CLASS_MEDIATOR	GO:0043518	13	Down	1.351678222357756e-4	0.03630704253697386	6	KDM1A,SNAI2,CD74,CD44,SIRT1,PSMD10,TWIST1,SNAI1,MDM2,DYRK3,DYRK1A,PTTG1IP,MIF		KDM1A,SIRT1,MDM2,MIF
GO_RIBOSOMAL_SMALL_SUBUNIT_ASSEMBLY	GO:0000028	16	Up	1.5442667692836388e-4	0.04004975990269741	2	RPS5,RPS19,RPS15,RPS10,MRPS7,ERAL1,ABT1,RPS14,RPSA,RPL38,RPS27,MRPS11,RPS27L,RRP7A,RPS28,PWP2	RPS5,RPS19,MRPS7,RPS14,RPSA
GO_RIBOSOMAL_LARGE_SUBUNIT_ASSEMBLY	GO:0000027	25	Up	1.6697694791435304e-4	0.041861120842128306	2	MRTO4,NLE1,RPL6,RPLP0,RPL3,NOP2,MDN1,BRIX1,RPL24,FASTKD2,RPL5,PPAN,DHX30,RSL24D1,RPL11,RPL10,RPL38,MRPL11,RRS1,DDX28,RPF2,RPL12,RPL23A,MRPL20,BOP1	RPL6,RPL3,RPL11
GO_PROTEIN_TARGETING_TO_MEMBRANE	GO:0006612	182	Up	1.8124804812042896e-4	0.04397311515850794	1	SEC62,RPS20,FYN,ZDHHC6,SEC63,PEX3,HSPA5,SEC61A1,RPL18,TRAM2,SEC61A2,TRAM1,RPL31,RPS5,RPL6,RPLP0,MICALL1,RPL3,MIEF1,SRP54,CHMP4B,ZDHHC15,CEMIP,ZDHHC2,SGTA,RPS16,AKT2,RPS19,RPL18A,SEC61B,RPL28,RPL19,RPL34,RPS13,C2CD5,RPS12,ARL6,RPL24,SSR3,RPS15,ICMT,RPL22,RPS25,ITGB1BP1,PEX16,HPCA,RPL21,RPL5,VAMP7,RPS10,SSR1,RPL23,RAB3IP,RPS4Y1,RPL36,RPL27,EXOC4,INPP5K,RPS15A,ZDHHC4,RTP4,RPL35,RPS6,SDCBP,RPLP1,RPS2…	RPS5,RPL6,RPL3,RPS16,RPS19,RPL18A,RPL19,RPS13,ITGB1BP1,RPL21,RPS6,RPS24,RPS2,RPS11,RPL13A,RPL11,RPS27A,RPL32,ATG3,RPS3A,RPL7,RPL29,RPL9,RPS14,RPSA,RPL15,ZDHHC14,RPS4X,RPL10A	RPS4Y1,CACNB3,MIEF2
GO_CYTOPLASMIC_TRANSLATION	GO:0002181	94	Up	1.993334001573657e-4	0.04684957820573586	3	RPL26L1,YBX3,RPL18,ZC3H15,FTSJ1,RPL31,EIF3I,RPL6,RPLP0,EIF3L,EIF3D,EIF5,FMR1,GSPT1,EIF3J,EIF3E,RPL18A,EIF3B,EIF3A,CPEB3,RPL19,DRG2,DPH1,RWDD1,RBM24,CPEB4,RPL24,EIF4G1,RPL22,DPH5,ETF1,EIF2S2,RPL36,EIF2S3,EIF3G,LIN28A,UNK,DPH2,DPH6,DHX9,CPEB2,RPLP1,DENR,RPL13A,RPL11,EIF2D,RPL32,EIF3H,DPH7,EIF3M,DPH3,RPL30,EIF4A2,NCK1,RPL8,ZNF385A,EIF4A1,RPL26,RPL29,RPL22L1,RPL9,METTL3,EEF2,RPSA,CNBP,DNAJC24,RPS21,R…	EIF3I,RPL6,RPL18A,RPL19,RPL13A,RPL11,RPL32,RPL29,RPL9,RPSA,RPL15,EIF4EBP1,RPL10A	CPEB2
GO_HISTONE_H3_K9_DEMETHYLATION	GO:0033169	13	Down	2.1708943399940446e-4	0.04899527820604407	3	KDM1A,KDM7A,KDM4A,HSF4,KDM4C,KDM3A,KDM3B,KDM4B,HR,JMJD1C,PHF8,KDM4D,PHF2		KDM1A,KDM3A,PHF2
GO_DEMETHYLATION	GO:0070988	60	Down	2.214917509646986e-4	0.04899527820604407	3	CYP51A1,KDM1A,KDM7A,JARID2,KDM5D,CYP3A43,KDM4A,JMJD6,KDM5A,KDM2B,ALKBH5,CYP2D6,APOBEC3H,ALKBH1,APEX1,HSF4,CYP3A5,KDM4C,GATA3,AICDA,KDM3A,KDM5B,UBE2B,KDM3B,USP9X,KDM5C,KDM4B,POR,APOBEC3A,APOBEC3F,TRIM28,KDM6B,MMACHC,CYP2C9,CYP2C8,TET1,TDG,FTO,KDM6A,KDM8,ALKBH4,OTUD4,KDM1B,ALKBH3,HR,TET2,JMJD1C,PHF8,KDM2A,APOBEC3B,UTY,KDM4D,USP7,TET3,ALKBH2,PHF2,PPME1,APOBEC3G,APOBEC3D,APOBEC3C	KDM5C,KDM6A	KDM1A,KDM5D,KDM3A,KDM6B,KDM1B,UTY,TET3,PHF2
