## Extended Data Table 7 for "An integrated cell atlas of the human lung in health and disease": Multiciliated-smoking_status_num-GO_BP-Total.tsv

GeneSet	GOID	NGenes	Direction	PValue	FDR	Cluster	Genes	DEUp	DEDown
GO_PERK_MEDIATED_UNFOLDED_PROTEIN_RESPONSE	GO:0036499	20	Up	4.56023480921437e-7	0.0021950242297249173	1	HSPA5,HERPUD1,ASNS,NCK2,PPP1R15A,AGR2,CCL2,TMEM33,NFE2L2,ATF4,EIF2S1,NCK1,PPP1R15B,ATF3,CXCL8,EIF2AK3,DDIT3,PTPN2,BOK,PTPN1	HSPA5,ATF3
GO_CENTROSOME_DUPLICATION	GO:0051298	60	Up	5.837054194189382e-7	0.0021950242297249173	2	BRCA1,NDE1,WDR62,USP33,XPO1,CHMP2B,CHMP5,CHMP4B,CEP76,CEP192,NUBP1,CCP110,CEP152,ARHGEF10,TRIM37,KAT2A,CHORDC1,MDM1,CEP72,KAT2B,CHMP3,ALMS1,PKD2,VPS4B,CDK2,STIL,XRCC3,CHMP2A,CHMP1A,ROCK2,CDK5RAP2,BRCA2,CEP131,PLK4,PLK2,CETN2,CENPJ,SASS6,FBXW5,CCNF,SPICE1,POC1A,CHMP4C,TMEM67,CEP295,C2CD3,SAC3D1,CEP120,CNTROB,PDCD6IP,CEP135,CKAP5,RTTN,GEN1,NPM1,CEP63,KIAA0753,NUP62,RBM14,CHMP1B	CCP110,STIL,BRCA2,SASS6,POC1A,C2CD3
GO_CILIARY_BASAL_BODY_PLASMA_MEMBRANE_DOCKING	GO:0097711	94	Up	1.479755128172582e-6	0.003709746106328663	2	PRKAR2B,MARK4,PAFAH1B1,MKS1,OFD1,CC2D2A,SDCCAG8,PRKACA,NDE1,CLASP1,DYNC1I2,PCM1,HSP90AA1,DYNLL1,HAUS4,NINL,MAPRE1,CEP76,CEP192,RPGRIP1L,CCP110,RAB11A,CEP152,TUBB4A,PPP2R1A,CEP41,B9D1,YWHAE,CEP164,CEP72,CEP70,ALMS1,NEK2,CNTRL,TCTN3,CEP89,B9D2,CEP250,RAB3IP,TUBA4A,AKAP9,TTBK2,HAUS8,TUBG1,NPHP4,CEP162,AHI1,ODF2,CDK5RAP2,DCTN3,HAUS2,ACTR1A,NEDD1,CSNK1D,CEP131,PLK4,NPHP1,CETN2,HAUS6,CEP78,SCLT1,CENPJ,…	PCM1,CCP110,CEP164,C2CD3,TCTN2,KIF24,SFI1
GO_CENTRIOLE_ASSEMBLY	GO:0098534	36	Up	2.876349261666583e-6	0.005408255699248593	2	BRCA1,WDR62,CEP76,CCP110,CEP152,TRIM37,KAT2A,MDM1,CEP72,KAT2B,ALMS1,VPS4B,CDK2,STIL,CHMP2A,CDK5RAP2,PLK4,PLK2,CETN2,CENPJ,SASS6,CCDC78,SPICE1,CEP295,C2CD3,CEP120,CNTROB,CEP135,RTTN,NPM1,CEP63,KIAA0753,E2F4,NUP62,MCIDAS,RBM14	CCP110,STIL,SASS6,C2CD3
GO_COMPLEMENT_ACTIVATION	GO:0006956	70	Down	3.849458585716625e-6	0.005626501593584236	3	CFH,C8B,C6,CPB2,CD59,FCN1,RGCC,C5,C1QBP,CD81,C7,CD46,CLU,C4BPA,C4BPB,IL1B,C3,CFP,IGLL1,C5AR2,C1RL,FCN3,SUSD4,SERPING1,VSIG4,C8A,C1QC,C1R,C2,PHB,C3AR1,C1QB,C1QA,A2M,C8G,CD19,C1S,PROS1,CD55,C5AR1,CR1L,CFD,CFI,IGKC,IGKV4-1,IGLV1-51,IGLV1-44,IGLV1-40,IGLC2,IGLC3,TRBC1,TRBC2,TRDC,IGHA2,IGHG4,IGHG2,IGHA1,IGHG1,IGHG3,IGHD,IGHM,IGHV1-18,IGHV3-23,C4B,IGHV3-74,IGKV3-20,IGKV1-5,CFB,IGKV3-15,C4A		CPB2,C4BPA,SUSD4,C1QB,TRBC2,IGKV3-20
GO_NLS_BEARING_PROTEIN_IMPORT_INTO_NUCLEUS	GO:0006607	16	Up	4.488633102181282e-6	0.005626501593584236	4	RGPD5,KPNA6,IPO5,KPNA3,KPNB1,KPNA1,CBLB,NUP54,RANBP2,NUP35,RGPD8,KPNA2,RGPD2,KPNA7,KPNA4,KPNA5	RGPD8,KPNA7,KPNA4
GO_CILIUM_ORGANIZATION	GO:0044782	338	Up	6.402008084567219e-6	0.006878500400575721	2	ZMYND10,PRKAR2B,MARK4,PAFAH1B1,CDKL5,CELSR3,FUZ,MKS1,EHD3,NUDCD3,WWTR1,IFT88,DNAH5,OFD1,MAP4,CC2D2A,TTC17,SDCCAG8,SYNE2,ATG5,CROCC,IFT80,EXOC5,CFAP20,PRKACA,NDE1,CLASP1,KIFAP3,PTPN23,DYNC1I2,VDAC3,PCM1,CDC14A,DNM2,RABL2B,RFX3,HSP90AA1,CDC14B,HSPB11,TNPO1,PIBF1,CYLD,KIF3C,SNX10,RFX2,DYNLL1,CFAP61,HAUS4,TEKT2,HDAC6,IFT74,ABLIM1,SNAP29,PLA2G3,CBY1,TTLL1,IFT27,KCTD17,CDKL1,CDKN3,ATP6V1D,KIAA0586,TRIP…	PCM1,CCP110,RP1,CEP164,FHDC1,CFAP74,CCNO,DNAAF1,POC1A,C2CD3,TCTN2,KIF24,SFI1	DNAJB13
GO_MICROTUBULE_BASED_PROCESS	GO:0007017	673	Up	1.0050108006991882e-5	0.009448357790073242	2	FKBP4,ZMYND10,MARK4,PAFAH1B1,DNAH9,PAX6,PKD1,RANBP9,ZNF207,CEP68,BRCA1,TACC3,CCDC88C,PHLDB1,SPAST,IFT88,RNF19A,TUBG2,DNAH5,SPDL1,RAB27B,PARP3,SPATA7,CUL7,CNTLN,OFD1,TPR,DTNBP1,MAP4,CC2D2A,SDCCAG8,KIF1B,SYNE2,PPP1R12A,CROCC,RNF4,SPA17,AP3D1,SLK,ASPM,ATXN3,EML1,RHOA,PRKCZ,NAV3,RASSF1,KIF2A,IFT80,GBA2,AP3M2,CFAP20,CDC42,SMC1A,MARK2,NDE1,LLGL2,CLASP1,TUBE1,GTSE1,MARK3,WDR62,DLG1,KIFAP3,MLH1,SPAG5,CAM…	RANBP9,KIF1B,ASPM,MARK2,PCM1,TPX2,CCP110,RP1,CDC20,STIL,DLGAP5,CEP85,MAP1B,CCNB1,SPIRE1,NAV1,CKAP2,NUSAP1,BRCA2,BCAS3,CFAP74,DYNC1LI1,DIXDC1,CABYR,DNAAF1,UCHL1,SASS6,TPPP3,TAOK1,POC1A,MAD2L1,MAP1A,MAPRE2,C2CD3,MAP6,KIF24,HSPA1A	SPRY2,SKAP1,PHLDB2,CCDC8,AQP4,DNAJB13
GO_REGULATION_OF_MICROTUBULE_BASED_PROCESS	GO:0032886	199	Up	1.2041128790808202e-5	0.01006236995951872	2	FKBP4,MARK4,PAFAH1B1,PKD1,BRCA1,TACC3,PHLDB1,SPAST,PARP3,TPR,RNF4,RHOA,NAV3,RASSF1,GBA2,CFAP20,SMC1A,MARK2,CLASP1,SPAG5,CAMSAP3,MAP2,GSK3B,XPO1,CYLD,CHMP2B,MAPRE3,CHMP5,KLHL42,AURKA,TPX2,NSFL1C,IGBP1,HDAC6,ABL1,RASSF7,RANBP1,NIN,RAE1,SPEF1,MAPRE1,CHMP4B,CEP76,MID1,STAG2,NUBP1,TUBB4A,FSD1,CLIP3,GSK3A,DNAH11,MET,SMC3,TRIM37,KAT2A,RANGRF,SLAIN2,CHORDC1,TRPV4,CDKN1B,MDM1,SENP6,CEP70,KAT2B,CHMP3,ALMS1…	MARK2,TPX2,STIL,CEP85,MAP1B,CKAP2,DIXDC1,DNAAF1,TAOK1,POC1A,MAP1A,MAPRE2,MAP6,HSPA1A	PHLDB2
GO_HUMORAL_IMMUNE_RESPONSE_MEDIATED_BY_CIRCULATING_IMMUNOGLOBULIN	GO:0002455	59	Down	1.5182579430546539e-5	0.010929919537182253	3	C8B,C6,BCL3,PTPRC,C5,C1QBP,HPX,CD81,PTPN6,C7,CD46,CLU,C4BPA,C4BPB,C3,IGLL1,FOXJ1,C1RL,SUSD4,SERPING1,C8A,C1QC,C1R,C2,C1QB,C1QA,C8G,HLA-DQB1,C1S,ZP3,CD55,CFI,IGKC,IGKV4-1,IGLV1-51,IGLV1-44,IGLV1-40,IGLC2,IGLC3,TRBC1,TRBC2,TRDC,IGHA2,IGHG4,IGHG2,IGHA1,IGHG1,IGHG3,IGHD,IGHM,IGHV1-18,IGHV3-23,C4B,IGHV3-74,TNF,IGKV3-20,IGKV1-5,IGKV3-15,C4A		PTPRC,C4BPA,SUSD4,C1QB,TRBC2,IGKV3-20
GO_MICROTUBULE_CYTOSKELETON_ORGANIZATION	GO:0000226	496	Up	1.59857884468827e-5	0.010929919537182253	2	FKBP4,ZMYND10,MARK4,PAFAH1B1,PAX6,PKD1,RANBP9,ZNF207,CEP68,BRCA1,TACC3,CCDC88C,PHLDB1,SPAST,RNF19A,TUBG2,DNAH5,SPDL1,PARP3,SPATA7,CUL7,CNTLN,TPR,MAP4,CC2D2A,SDCCAG8,SYNE2,PPP1R12A,CROCC,RNF4,SLK,ASPM,ATXN3,EML1,RHOA,PRKCZ,NAV3,RASSF1,KIF2A,GBA2,SMC1A,MARK2,NDE1,LLGL2,CLASP1,TUBE1,MARK3,WDR62,DLG1,MLH1,SPAG5,CAMSAP3,USP33,MAP2,PCM1,CDC14A,NDC80,CDC14B,GSK3B,XPO1,PIBF1,CYLD,CHMP2B,MAPRE3,ATRX,CHMP5…	RANBP9,ASPM,MARK2,PCM1,TPX2,CCP110,RP1,CDC20,STIL,CEP85,MAP1B,CCNB1,SPIRE1,NAV1,CKAP2,NUSAP1,BRCA2,BCAS3,CFAP74,DYNC1LI1,DIXDC1,DNAAF1,SASS6,TPPP3,TAOK1,POC1A,MAD2L1,MAP1A,MAPRE2,C2CD3,MAP6,KIF24,HSPA1A	SPRY2,SKAP1,PHLDB2,CCDC8,DNAJB13
GO_MITOTIC_CYTOKINESIS	GO:0000281	68	Up	1.858924289145158e-5	0.011650807982217277	5	TTC19,ANLN,SPAST,CUL7,RHOA,ROCK1,ZFYVE26,CHMP2B,CHMP5,KIF4A,EFHC1,CHMP4B,LZTS2,UNC119,RAB35,KIF20A,ECT2,RTKN,CENPA,SPTBN1,CHMP3,STMN1,VPS4B,CIT,STAMBP,SNX9,CHMP2A,CHMP1A,VPS4A,MYH10,ROCK2,APC,ESPL1,CKAP2,NUSAP1,KIF23,ARL3,CEP55,KIF20B,USP8,BBS4,JTB,ARF1,RHOB,ANKRD53,RASA1,CHMP7,INCENP,ANK3,TRIM36,RHOC,MITD1,SON,RACGAP1,MAP9,CHMP4C,PLK1,CNTROB,PDCD6IP,DCDC1,CFL1,SNX33,CHMP6,SNX18,KLHDC8B,NUP62,CHM…	ANLN,MYH10,CKAP2,NUSAP1,KLHDC8B
GO_MICROTUBULE_ORGANIZING_CENTER_ORGANIZATION	GO:0031023	122	Up	2.1237320286069513e-5	0.012255893094262057	2	MARK4,PAFAH1B1,CEP68,BRCA1,CNTLN,SDCCAG8,PPP1R12A,CROCC,NDE1,CLASP1,TUBE1,WDR62,USP33,PCM1,XPO1,CHMP2B,CHMP5,AURKA,NSFL1C,HAUS4,RANBP1,NIN,KIF3B,CHMP4B,CEP76,CEP192,PARD6A,NUBP1,CCP110,CEP152,ARHGEF10,TRIM37,KAT2A,CHORDC1,MDM1,CEP72,KAT2B,CHMP3,ALMS1,GADD45A,SSX2IP,NEK2,PKD2,VPS4B,CDK2,STIL,PARD6B,CEP250,XRCC3,UXT,CEP85,CHMP2A,CHMP1A,HAUS8,KIF3A,ROCK2,KIAA1614,GCC2,ODF2,CDK5RAP2,HAUS2,KIF11,BRCA2…	PCM1,CCP110,STIL,CEP85,BRCA2,BCAS3,SASS6,POC1A,C2CD3
GO_MICROTUBULE_BASED_MOVEMENT	GO:0007018	253	Up	2.281378850148502e-5	0.012255893094262057	2	PAFAH1B1,DNAH9,SPAST,IFT88,DNAH5,RAB27B,OFD1,DTNBP1,MAP4,KIF1B,SYNE2,SPA17,AP3D1,PRKCZ,KIF2A,IFT80,AP3M2,CFAP20,CDC42,NDE1,KIFAP3,CAMSAP3,DYNC1I2,MAP2,PCM1,KIF22,RABL2B,RFX3,RAB21,HSPB11,TNPO1,KIF3C,KIF9,DYNLL1,CFAP61,KIF16B,IGBP1,KIF4A,TEKT2,HDAC6,IFT74,SUN2,DNAL4,TTLL1,IFT27,HIF1A,TRIP11,IFT52,KIF3B,CLUAP1,AP3B2,SPG11,BLOC1S6,KLC3,CCDC114,DNAH11,TTC26,HSPB1,APBA1,ARHGAP21,KPNB1,IFT20,HSPA8,RSPH…	KIF1B,PCM1,DLGAP5,MAP1B,DYNC1LI1,CABYR,DNAAF1,UCHL1,MAP1A,KIF24	AQP4
GO_DNA_PACKAGING	GO:0006323	115	Up	2.7421041407860956e-5	0.0134023620912771	2	PAF1,NCAPD2,AKAP8L,NCAPH2,CENPQ,PHF23,TPR,RSF1,WAPL,PSME4,MCM2,SART3,SIRT6,KAT6A,ATRX,SRPK1,CABIN1,HIRA,CENPM,ACIN1,SMCHD1,NAA10,SMARCA1,RBBP7,CENPI,CENPT,CTCF,OIP5,ASF1B,AKAP8,GRWD1,NCAPG,ASF1A,RNF8,SMC4,CENPA,PHF13,ASH1L,UBN1,SET,HELLS,CENPL,NCAPH,NAA60,CENPK,HJURP,PIWIL1,SOX9,HP1BP3,HAT1,MIS18BP1,CHMP1A,TOP2A,NASP,CCNB1,ERN2,SMC2,ANP32B,HMGA1,NUSAP1,CENPO,SYCP3,BAHD1,CDAN1,TP53,ITGB3BP,CENPC,S…	KAT6A,ASF1B,SMC4,CENPK,TOP2A,CCNB1,NUSAP1,TSPYL5,IPO4,BRD2	SMARCA1,SMYD3
GO_REGULATION_OF_CENTROSOME_CYCLE	GO:0046605	53	Up	2.8511872551580056e-5	0.0134023620912771	2	MARK4,BRCA1,XPO1,CHMP2B,CHMP5,AURKA,NSFL1C,RANBP1,CHMP4B,CEP76,NUBP1,TRIM37,KAT2A,CHORDC1,MDM1,KAT2B,CHMP3,ALMS1,NEK2,VPS4B,STIL,CEP250,XRCC3,CEP85,CHMP2A,CHMP1A,ROCK2,CDK5RAP2,KIF11,CEP131,PLK4,PLK2,MCPH1,CHEK1,CENPJ,FBXW5,CCNF,SPICE1,POC1A,MAP9,CHMP4C,TMEM67,CEP295,CTNNB1,CEP120,ATF5,PDCD6IP,GEN1,NPM1,NUP62,UBXN2B,RBM14,CHMP1B	STIL,CEP85,POC1A
GO_CYTOSKELETON_DEPENDENT_CYTOKINESIS	GO:0061640	81	Up	3.296472610695787e-5	0.014583982650025303	5	TTC19,ANLN,SPAST,CUL7,RHOA,ROCK1,ZFYVE26,CHMP2B,CHMP5,KIF4A,EFHC1,CECR2,CHMP4B,LZTS2,UNC119,RAB35,KIF20A,ECT2,ROPN1B,RTKN,ACTR3,CENPA,SPTBN1,CHMP3,STMN1,VPS4B,CIT,STAMBP,SNX9,CHMP2A,CHMP1A,VPS4A,MYH10,SPIRE1,ROCK2,APC,ESPL1,CKAP2,DCTN3,NUSAP1,KIF23,ACTR2,ARL3,CEP55,KIF20B,USP8,BBS4,JTB,ARF1,RHOB,ANKRD53,RASA1,BIN3,CHMP7,INCENP,ANK3,TRIM36,RHOC,FMN2,MITD1,SON,ALKBH4,RACGAP1,MAP9,CHMP4C,PLK1,CNTROB…	ANLN,MYH10,SPIRE1,CKAP2,NUSAP1,KLHDC8B
GO_RESPONSE_TO_TYPE_I_INTERFERON	GO:0034340	78	Up	4.9515338016222504e-5	0.02068915873444497	3	SP100,IFI35,IP6K2,UBE2K,MAVS,OAS1,MUL1,HSP90AB1,TTLL12,SAMHD1,CACTIN,TYK2,CDC37,OAS3,OAS2,PTPN6,WNT5A,STAT1,IRF6,IFIT3,IFIT2,EGR1,TRIM6,ZBP1,IRF1,IRF3,IFI6,IRF5,BST2,XAF1,RSAD2,OASL,RNASEL,IRF4,NLRC5,IRF8,IFITM3,IFNAR1,MX1,IFNAR2,ADAR,JAK1,GBP2,ABCE1,METTL3,IFI27,FADD,IRF2,TRIM56,STAT2,ISG20,MYD88,PTPN2,PTPN11,SCRIB,SETD2,SHMT2,MX2,TBK1,IRAK1,USP18,IFITM2,IRF7,YTHDF3,IFIT1,IFITM1,ISG15,PTPN1,YTHD…	OAS3,IFIT3,IFIT2,IRF1,MX1,MX2,IRF9	IRF4
GO_MONOCYTE_EXTRAVASATION	GO:0035696	7	Down	6.0178912607344416e-5	0.022255114528398248	3	JAML,PDGFD,PLCB1,CD47,SIRPA,AGER,PECAM1		PLCB1,AGER
GO_REGULATION_OF_CENTROSOME_DUPLICATION	GO:0010824	39	Up	6.573326879002748e-5	0.022255114528398248	2	BRCA1,XPO1,CHMP2B,CHMP5,CHMP4B,CEP76,NUBP1,TRIM37,KAT2A,CHORDC1,MDM1,KAT2B,CHMP3,ALMS1,VPS4B,STIL,XRCC3,CHMP2A,CHMP1A,ROCK2,CDK5RAP2,CEP131,PLK4,PLK2,CENPJ,FBXW5,CCNF,SPICE1,POC1A,CHMP4C,TMEM67,CEP295,CEP120,PDCD6IP,GEN1,NPM1,NUP62,RBM14,CHMP1B	STIL,POC1A
GO_POSITIVE_REGULATION_OF_CENTROSOME_DUPLICATION	GO:0010825	9	Up	6.70187693082022e-5	0.022255114528398248	2	VPS4B,ROCK2,PLK4,CENPJ,POC1A,CEP295,CEP120,NPM1,NUP62	POC1A
GO_PROTEIN_TRANSPORT_ALONG_MICROTUBULE	GO:0098840	62	Up	7.247066427873749e-5	0.022255114528398248	2	IFT88,RAB27B,IFT80,KIFAP3,CAMSAP3,PCM1,RABL2B,HSPB11,TNPO1,KIF3C,DYNLL1,IFT74,IFT27,TRIP11,IFT52,KIF3B,CLUAP1,TTC26,HSPB1,IFT20,MAK,IFT57,SFPQ,SSX2IP,KIF17,IFT46,WDR35,IFT43,IFT81,TTC21B,DYNLRB1,IFT22,KIF3A,TERF2,LCA5,IFT172,DYNC2LI1,ARL3,MAPK8IP3,CEP131,DLG2,BAG3,HNRNPU,RPGR,LCA5L,WDR19,IFT122,TUB,MAP1A,TTC21A,KIF5C,DYNLRB2,KIF5B,SSNA1,BBS12,PURA,DYNC2H1,IFT140,TTC30B,TTC30A,TRAF3IP1,DYNLL2	PCM1,MAP1A
GO_MICROTUBULE_POLYMERIZATION_OR_DEPOLYMERIZATION	GO:0031109	101	Up	7.304687190022057e-5	0.022255114528398248	2	FKBP4,RANBP9,ZNF207,SPAST,TUBG2,NAV3,KIF2A,GBA2,NDE1,CLASP1,CAMSAP3,MAP2,MAPRE3,HDAC6,ABL1,NIN,SPEF1,MAPRE1,CEP192,MID1,TUBB4A,CLIP3,MET,RANGRF,SLAIN2,CRYAB,TRPV4,CDKN1B,FBXO5,ARHGEF2,STMN1,CAMSAP2,KIF18A,EML2,TUBGCP3,AKAP9,TUBGCP6,TTBK2,MAP7D3,FGF13,MAP1S,CAMSAP1,TUBGCP2,CLIP1,TUBG1,MAP1B,PSRC1,APC,CKAP2,RAC1,CDK5RAP2,NUMA1,TUBGCP4,KATNB1,CSNK1D,TBCD,KIF2C,ANKRD53,SNCA,TERF1,PAK1,RPS3,CENPJ,CCSA…	RANBP9,MAP1B,CKAP2,TPPP3,TAOK1,MAP1A,MAPRE2,KIF24,HSPA1A
GO_POSITIVE_REGULATION_OF_UBIQUITIN_PROTEIN_LIGASE_ACTIVITY	GO:1904668	12	Up	7.511453658993718e-5	0.022255114528398248	6	CDC14B,FZR1,UBE2S,GORASP1,CDC20,MASTL,RAB1A,CDC20B,PLK1,GOLGA2,PTEN,UBE2C	CDC20,PTEN
GO_CYTOKINESIS	GO:0000910	139	Up	7.688419375827173e-5	0.022255114528398248	5	KLHL13,TTC19,ANLN,SPAST,CUL3,CUL7,PKN2,RHOA,ROCK1,CDC42,ZFYVE26,PIK3C3,CDC14A,CDC14B,CHMP2B,CHMP5,AURKA,RAB11FIP3,KIF4A,CDC6,EFHC1,SH3GLB1,CECR2,MYH9,CDC25B,KIF3B,CHMP4B,CCP110,RAB11A,CSPP1,AURKC,FSD1,LZTS2,GIT1,UNC119,RAB35,KIF20A,ECT2,ROPN1B,RTKN,ACTR3,CENPA,SPTBN1,CHMP3,BIRC6,STMN1,KIF14,VPS4B,TEX14,ANXA11,CIT,GIPC1,STAMBP,BECN1,PIN1,E2F8,SNX9,CHMP2A,CHMP1A,RAB11FIP4,VPS4A,MYH10,SPIRE1,ROCK2,A…	ANLN,CCP110,MYH10,SPIRE1,CKAP2,NUSAP1,BRCA2,KLHDC8B
GO_MITOTIC_SISTER_CHROMATID_SEGREGATION	GO:0000070	142	Up	7.693564389553975e-5	0.022255114528398248	2	MAD1L1,CDC27,ZNF207,NCAPD2,AKAP8L,TACC3,NCAPH2,CUL3,TUBG2,SPDL1,PHF23,TPR,ANAPC4,RIOK2,TRIP13,SMC1A,SPAG5,KIF22,NDC80,PIBF1,PDS5B,CHMP2B,ATRX,SEH1L,CHMP5,ZW10,ANAPC5,KIF4A,CDC6,CDC23,KLHL22,HIRA,CHMP4B,NAA10,RAB11A,AKAP8,AURKC,PPP2R1A,KPNB1,NCAPG,ANAPC15,FBXO5,TTK,IK,SMC4,PHF13,MAD2L2,CDC20,NEK2,NSL1,CENPF,KIF14,NEK6,VPS4B,SLF2,DUSP1,TEX14,NCAPH,NAA50,KIF18A,PDS5A,ZWINT,CENPK,MSTO1,XRCC3,PCID2,BE…	SMC4,CDC20,CENPF,SLF2,CENPK,DLGAP5,CCNB1,NUSAP1,DYNC1LI1,MAD2L1	CDC26
GO_DNA_CONFORMATION_CHANGE	GO:0071103	221	Up	8.986863588364766e-5	0.02328690586316731	2	RECQL,PAF1,NCAPD2,AKAP8L,DDX11,MNAT1,NCAPH2,HMGB3,CENPQ,PHF23,TPR,RSF1,ERCC8,RFC2,RAD51,POLQ,WAPL,PSME4,MCM2,SART3,MCM6,TOP2B,SIRT6,XRCC5,DDX1,KAT6A,ATRX,RAD54L,CDC45,SRPK1,ABL1,CABIN1,TOP3B,HIRA,CENPM,MCM5,RBX1,ACIN1,CHD8,GINS1,SMCHD1,NAA10,SMARCA1,RBBP7,CENPI,CENPT,CTCF,OIP5,NBN,MCM4,ERCC2,ASF1B,AKAP8,GRWD1,SSBP1,SETX,RECQL5,NCAPG,GTF2H1,GTF2H3,RFC5,CHD4,ASF1A,MCM9,MCM3,RNF8,ASCC3,RAD50,SMC4,CE…	KAT6A,ASF1B,SMC4,CENPK,TOP2A,CCNB1,NUSAP1,DNA2,CHD7,DHX36,TSPYL5,IPO4,BLM,BRD2	TOP3B,SMARCA1,HNRNPA2B1,SMYD3
GO_CHROMATIN_ASSEMBLY	GO:0031497	80	Up	9.010581902164993e-5	0.02328690586316731	2	PAF1,CENPQ,TPR,RSF1,MCM2,SART3,SIRT6,KAT6A,ATRX,CABIN1,HIRA,CENPM,SMCHD1,SMARCA1,RBBP7,CENPI,CENPT,CTCF,OIP5,ASF1B,GRWD1,ASF1A,CENPA,UBN1,SET,HELLS,CENPL,NAA60,CENPK,HJURP,SOX9,HP1BP3,HAT1,MIS18BP1,NASP,ANP32B,HMGA1,CENPO,BAHD1,CDAN1,TP53,ITGB3BP,CENPC,SHPRH,CDKN2A,POLE3,HMGA2,CENPU,CENPH,SMARCA5,KAT6B,GATAD1,MIS18A,CHAF1B,M1AP,RBBP4,HMGB2,CENPN,CENPV,CHAF1A,RUVBL1,NAP1L5,PARP10,SPTY2D1,TSPYL5,NP…	KAT6A,ASF1B,CENPK,TSPYL5,IPO4,BRD2	SMARCA1,SMYD3
GO_MITOTIC_SPINDLE_ORGANIZATION	GO:0007052	102	Up	9.118535254197761e-5	0.02328690586316731	2	PKD1,ZNF207,TACC3,SPAST,TUBG2,PARP3,TPR,MAP4,EML1,RHOA,KIF2A,SMC1A,CLASP1,WDR62,NDC80,PIBF1,CHMP2B,CHMP5,AURKA,TPX2,BIRC5,KIF4A,AAAS,EFHC1,MISP,SUN2,MYBL2,RAE1,KIF3B,CHMP4B,CEP192,STAG2,RAB11A,ARHGEF10,AURKC,FSD1,BCCIP,SMC3,KPNB1,CEP126,TTK,WRAP73,TBCE,CDC20,STMN1,NEK2,STAG1,VPS4B,GPSM2,STIL,MSTO1,SBDS,GNAI1,CHMP2A,CHMP1A,TUBG1,RAN,CCNB1,PSRC1,BORA,NUMA1,KIF23,KIF11,TACC2,CENPE,CLTC,NUF2,ANKRD53,…	TPX2,CDC20,STIL,CCNB1,POC1A,HSPA1A
GO_COMMA_SHAPED_BODY_MORPHOGENESIS	GO:0072049	3	Up	9.28875383453024e-5	0.02328690586316731	7	HES1,BMP4,PAX8	HES1,BMP4,PAX8
GO_MICROTUBULE_DEPOLYMERIZATION	GO:0007019	36	Up	1.2901562561995307e-4	0.029628635832738583	2	SPAST,NAV3,KIF2A,CLASP1,CAMSAP3,HDAC6,SPEF1,MID1,TRPV4,ARHGEF2,STMN1,CAMSAP2,KIF18A,TTBK2,FGF13,MAP1S,CAMSAP1,MAP1B,APC,CKAP2,KATNB1,KIF2C,CCSAP,TAOK1,CLASP2,MID1IP1,MAP1A,NCKAP5L,CKAP5,NCKAP5,MAP6D1,CIB1,KIF24,KIF19,STMN3,STMND1	MAP1B,CKAP2,TAOK1,MAP1A,KIF24
GO_ER_NUCLEUS_SIGNALING_PATHWAY	GO:0006984	44	Up	1.3160654128776793e-4	0.029628635832738583	1	MBTPS2,HSPA5,HERPUD1,ASNS,NCK2,ARHGEF10L,GSK3B,PPP1R15A,XBP1,AGR2,ERLIN1,CCDC47,CCL2,TMEM33,WFS1,FBXW7,SCAP,NFE2L2,ATF6,INSIG2,ATF4,EIF2S1,MBTPS1,TP53,TMCO1,EIF2A,ERLIN2,ATG10,BCL2L11,NCK1,PPP1R15B,ZBTB7B,ATF3,HSP90B1,CXCL8,EIF2AK3,ATP2A2,DDIT3,PTPN2,BOK,CALR,INSIG1,PTPN1,ATF6B	HSPA5,ATF3,ATF6B	ATG10
GO_REGULATION_OF_PERK_MEDIATED_UNFOLDED_PROTEIN_RESPONSE	GO:1903897	10	Up	1.3517305163843535e-4	0.029628635832738583	1	HSPA5,NCK2,PPP1R15A,AGR2,TMEM33,NCK1,PPP1R15B,PTPN2,BOK,PTPN1	HSPA5
GO_MODULATION_BY_SYMBIONT_OF_HOST_CELLULAR_PROCESS	GO:0044068	24	Up	1.3658967603503113e-4	0.029628635832738583	8	BAD,CD4,ATG5,CASP8,ULK2,PABPN1,KPNA3,KPNB1,GAPDH,KPNA1,EIF2AK4,ITGAV,TNIP1,BCL2L11,CPSF4,SERPINB9,BCL2L1,ULK1,SCRIB,KPNA2,KPNA7,KPNA4,KPNA5,ATG7	KPNA7,KPNA4
GO_REGULATION_OF_HUMORAL_IMMUNE_RESPONSE	GO:0002920	66	Down	1.4146818289316712e-4	0.029628635832738583	3	CFH,C8B,C6,CPB2,PTPRC,CD59,PPP2R3C,PGC,C5,C1QBP,HPX,CD81,PTPN6,C7,CD46,CLU,C4BPA,C4BPB,IL1B,C3,CCR7,CFP,FOXJ1,SPINK5,C5AR2,SUSD4,SERPING1,VSIG4,C8A,C1QC,C1R,C2,PHB,C3AR1,C1QB,C1QA,A2M,C8G,CD19,C1S,SPNS2,PROS1,ZP3,CD55,C5AR1,CR1L,CFI,IGKC,IGKV4-1,IGLV1-51,IGLV1-44,IGLV1-40,IGLC2,IGLC3,IGHG4,IGHG2,IGHG1,IGHG3,IGHV3-23,C4B,TNF,IGKV3-20,IGKV1-5,CFB,IGKV3-15,C4A		CPB2,PTPRC,PGC,C4BPA,SUSD4,C1QB,IGKV3-20
GO_REGULATION_OF_MICROTUBULE_DEPOLYMERIZATION	GO:0031114	24	Up	1.4182035500313642e-4	0.029628635832738583	2	SPAST,NAV3,CLASP1,CAMSAP3,HDAC6,SPEF1,MID1,TRPV4,ARHGEF2,CAMSAP2,TTBK2,FGF13,MAP1S,CAMSAP1,MAP1B,APC,CKAP2,KATNB1,TAOK1,CLASP2,MID1IP1,MAP1A,MAP6D1,CIB1	MAP1B,CKAP2,TAOK1,MAP1A
GO_REGULATION_OF_CENTRIOLE_REPLICATION	GO:0046599	20	Up	1.6147448026547576e-4	0.03282296124531468	2	BRCA1,CEP76,TRIM37,KAT2A,MDM1,KAT2B,ALMS1,VPS4B,STIL,CHMP2A,CDK5RAP2,PLK4,PLK2,CENPJ,SPICE1,CEP295,CEP120,NPM1,NUP62,RBM14	STIL
GO_POSITIVE_REGULATION_OF_CAMP_DEPENDENT_PROTEIN_KINASE_ACTIVITY	GO:2000481	4	Up	1.7216570221443027e-4	0.033460004870017164	6	ATP2B4,SIRT1,RAPGEF2,ADRB2	ATP2B4,SIRT1,RAPGEF2
GO_VENTRICULAR_SYSTEM_DEVELOPMENT	GO:0021591	27	Up	1.7350620794185208e-4	0.033460004870017164	7	MNAT1,DNAH5,KDM2B,RPGRIP1L,NUMBL,CDK6,RAPGEF2,C12orf57,NME5,CENPF,TTC21B,MBOAT7,MYH10,NUMB,ANP32B,SEMA6D,BBS4,CELSR2,SLC7A11,HYDIN,KIF27,AK8,DPCD,MECP2,ARMC4,TSKU,AQP1	RAPGEF2,CENPF,MBOAT7,MYH10,SLC7A11
GO_CHROMATIN_ASSEMBLY_OR_DISASSEMBLY	GO:0006333	103	Up	2.0116788616524557e-4	0.037140143998013506	2	PAF1,BAZ1B,CENPQ,TPR,RSF1,SMARCD1,MCM2,SMARCE1,SART3,SIRT6,SMARCD3,KAT6A,ATRX,SUPT16H,SMARCB1,CABIN1,HIRA,CENPM,SMCHD1,SMARCA1,RBBP7,CENPI,CENPT,CTCF,OIP5,ASF1B,GRWD1,SMARCD2,ASF1A,CENPA,PADI2,ARID1A,UBN1,SET,HELLS,CENPL,NAA60,CENPK,NFE2,HJURP,SOX9,HP1BP3,SMARCA4,HAT1,MIS18BP1,MAP1S,NASP,ANP32B,HMGA1,CENPO,SMARCC2,BAHD1,CDAN1,TP53,ITGB3BP,CENPC,SHPRH,TLK2,HDAC8,CDKN2A,POLE3,MTA2,HIRIP3,HMGA2,CENP…	KAT6A,ASF1B,CENPK,TSPYL5,IPO4,BRD2	SMARCA1,HDAC8,SMYD3
GO_S_SHAPED_BODY_MORPHOGENESIS	GO:0072050	4	Up	2.024658827175314e-4	0.037140143998013506	7	HES1,PKD2,BMP4,PAX8	HES1,BMP4,PAX8
GO_NUCLEOSOME_ORGANIZATION	GO:0034728	94	Up	2.2389148952764378e-4	0.039832204316502216	2	PAF1,CENPQ,RSF1,SMARCD1,PSME4,MCM2,SMARCE1,ACTR6,SART3,SRCAP,SMARCD3,KAT6A,ATRX,SUPT16H,SMARCB1,CABIN1,HIRA,CENPM,SMARCA1,RBBP7,CENPI,CENPT,CTCF,OIP5,ASF1B,GRWD1,ZNHIT1,SMARCD2,SUPT6H,ASF1A,RNF8,CENPA,ARID1A,UBN1,SET,CENPL,NAA60,CENPK,NFE2,HJURP,PIWIL1,SOX9,HP1BP3,SMARCA4,HAT1,INO80,MIS18BP1,NASP,ANP32B,HMGA1,CENPO,SYCP3,SMARCC2,ITGB3BP,ANP32E,CENPC,SHPRH,POLE3,CENPU,CENPH,SMARCA5,KAT6B,MIS18A,CH…	KAT6A,ASF1B,CENPK,TSPYL5,IPO4,BRD2	SMARCA1,SMYD3
GO_INTRACILIARY_TRANSPORT	GO:0042073	49	Up	2.2773365052647195e-4	0.039832204316502216	2	IFT88,IFT80,KIFAP3,PCM1,RABL2B,HSPB11,TNPO1,KIF3C,DYNLL1,IFT74,IFT27,TRIP11,IFT52,KIF3B,CLUAP1,TTC26,IFT20,MAK,IFT57,SSX2IP,KIF17,IFT46,WDR35,IFT43,IFT81,TTC21B,DYNLRB1,IFT22,KIF3A,LCA5,IFT172,DYNC2LI1,ARL3,CEP131,RPGR,LCA5L,WDR19,IFT122,TUB,TTC21A,DYNLRB2,SSNA1,BBS12,DYNC2H1,IFT140,TTC30B,TTC30A,TRAF3IP1,DYNLL2	PCM1
GO_SISTER_CHROMATID_SEGREGATION	GO:0000819	168	Up	2.3839205610073853e-4	0.04031877797014509	2	MAD1L1,CDC27,ZNF207,NCAPD2,AKAP8L,DDX11,TACC3,NCAPH2,CUL3,TUBG2,SPDL1,PHF23,TPR,ANAPC4,RIOK2,WAPL,STAG3,TRIP13,SMC1A,SPAG5,TOP2B,SMC1B,KIF22,NDC80,PIBF1,PDS5B,CHMP2B,ATRX,SEH1L,CHMP5,ZW10,ANAPC5,KIF4A,CDC6,CDC23,KLHL22,HIRA,REC8,CHMP4B,STAG2,NAA10,CTCF,RAB11A,AKAP8,AURKC,PPP2R1A,SMC3,RAD51C,KPNB1,FBXW7,NCAPG,ANAPC15,FBXO5,TTK,IK,SMC4,PHF13,SFPQ,MAD2L2,CDC20,NEK2,NSL1,CENPF,STAG1,KIF14,NEK6,VPS4B,…	SMC4,CDC20,CENPF,SLF2,CENPK,DLGAP5,TOP2A,CCNB1,NUSAP1,DYNC1LI1,MAD2L1	HDAC8,CDC26
GO_CYTOSKELETON_DEPENDENT_INTRACELLULAR_TRANSPORT	GO:0030705	168	Up	2.4123720365064872e-4	0.04031877797014509	4	PAFAH1B1,CCDC88C,SPAST,IFT88,RAB27B,DTNBP1,KIF1B,SYNE2,AP3D1,PRKCZ,IFT80,AP3M2,CDC42,NDE1,KIFAP3,CAMSAP3,MAP2,PCM1,RABL2B,RAB21,HSPB11,TNPO1,KIF3C,DYNLL1,KIF4A,HOOK2,IFT74,SUN2,IFT27,HIF1A,TRIP11,IFT52,KIF3B,CLUAP1,AP3B2,SPG11,BLOC1S6,KLC3,TTC26,HSPB1,WASL,APBA1,ARHGAP21,IFT20,HSPA8,MAK,IFT57,ACTR1B,CCDC88A,TRAK2,SFPQ,SSX2IP,KIF17,IFT46,KIF14,MREG,WDR35,IFT43,IFT81,TUBA1B,TTC21B,VAMP7,DYNLRB1,UXT…	KIF1B,PCM1,MAP1B,UCHL1,MAP1A,MAP6
GO_MODULATION_BY_VIRUS_OF_HOST_CELLULAR_PROCESS	GO:0019054	17	Up	2.499708117302683e-4	0.04087022771789887	8	BAD,CD4,CASP8,PABPN1,KPNA3,KPNB1,KPNA1,EIF2AK4,BCL2L11,CPSF4,BCL2L1,SCRIB,KPNA2,KPNA7,KPNA4,KPNA5,ATG7	KPNA7,KPNA4
GO_POSITIVE_REGULATION_OF_ENDOPLASMIC_RETICULUM_STRESS_INDUCED_INTRINSIC_APOPTOTIC_SIGNALING_PATHWAY	GO:1902237	11	Up	2.6798528963358013e-4	0.04288334815604588	1	NCK2,SIRT1,SPOP,SERINC3,PMAIP1,BCL2L11,NCK1,RNF183,DDIT3,PTPN2,BOK	SIRT1
GO_MICROTUBULE_BUNDLE_FORMATION	GO:0001578	83	Up	2.7911843389725273e-4	0.04373436961127579	2	ZMYND10,MARK4,ZNF207,SPAST,DNAH5,CC2D2A,CLASP1,MAP2,TEKT2,AAAS,PLA2G3,TTLL1,MAPRE1,RP1,SPAG1,CCDC114,TTC26,CCSER2,NEURL1,RSPH4A,KIF20A,IQCG,DNAH1,ARMC2,DNAH7,UBE2B,DNAL1,DNAI1,BBS2,LRRC6,MAP1S,CLIP1,MAP1B,PSRC1,NAV1,CDK5RAP2,NUMA1,LRRC49,CCDC65,GAS8,CCDC40,TPGS1,CFAP74,SPAG16,CCDC39,DNAAF1,LRGUK,SPAG17,HYDIN,DRC1,TPPP3,RSPH1,CFAP157,TRIM46,CFAP100,DNAAF5,DNAAF2,PLK1,CCDC103,NCKAP5L,DNAAF3,MTCL1,A…	RP1,MAP1B,NAV1,CFAP74,DNAAF1,TPPP3	DNAJB13
GO_POSITIVE_REGULATION_OF_CHEMOKINE_SECRETION	NA	15	Down	3.048443340202323e-4	0.04634954528639892	NA	IL4R,PYCARD,C5,IL1RL1,LRP1,POSTN,CHIA,TLR4,IL33,LPL,ALOX15B,CSF1R,MBP,AIF1,TNF		IL1RL1,POSTN
GO_MODULATION_OF_AGE_RELATED_BEHAVIORAL_DECLINE	GO:0090647	8	Down	3.0813419283605187e-4	0.04634954528639892	7	PICALM,PSEN1,DKK1,APP,B2M,GRM5,PRNP,AGER		GRM5,AGER
