## Extended Data Table 7 for "An integrated cell atlas of the human lung in health and disease": Peribronchial_fibroblasts-sexfemale-GO_BP-Total.tsv

GeneSet	GOID	NGenes	Direction	PValue	FDR	Cluster	Genes	DEUp	DEDown
GO_REGULATION_OF_CELLULAR_AMINO_ACID_METABOLIC_PROCESS	GO:0006521	51	Up	3.644451339393216e-7	0.0026888761982043147	1	PSMB1,PSMC4,PSMA4,ATP2B4,PSME4,PSMC5,PSME1,COMT,PSMD5,PSMD8,PSMC6,PSMA3,PSMC1,PSMB5,PSMA6,PSME2,PSMA7,PSMD10,PSMD7,OAZ1,PSMA2,PSMD3,PSMD11,PSMD9,PSMD14,ODC1,PARK7,PSMF1,PSMB2,PSMA1,PSME3,PSMB7,PSMB6,PSMA5,AZIN1,SLC7A7,PSMD4,PSMB4,PSMC2,PSMD6,PSMC3,PSMD1,PSMD2,OAZ2,NQO1,PSMD13,PSMD12,PSMB8,PSMB10,PSMB9,PSMB3	PSMB1,PSMC5,PSME1,COMT,PSMB5,PSMD7,PSMA1,PSMB7,PSMB6,PSMD4	PSMC6
GO_REGULATION_OF_CELLULAR_AMINE_METABOLIC_PROCESS	GO:0033238	56	Up	2.2995002421996897e-6	0.003884291237743264	1	PSMB1,PSMC4,PSMA4,ATP2B4,PSME4,VPS35,MAOB,PSMC5,PSME1,COMT,PSMD5,PSMD8,PSMC6,PSMA3,PSMC1,PSMB5,PSMA6,PSME2,PSMA7,PSMD10,PSMD7,OAZ1,PSMA2,PSMD3,PSMD11,PSMD9,PSMD14,ODC1,PARK7,PSMF1,PSMB2,PNKD,PSMA1,PSME3,PSMB7,PSMB6,PSMA5,NR4A2,AZIN1,SLC7A7,PSMD4,PSMB4,PSMC2,PSMD6,HPRT1,PSMC3,PSMD1,PSMD2,OAZ2,NQO1,PSMD13,PSMD12,PSMB8,PSMB10,PSMB9,PSMB3	PSMB1,PSMC5,PSME1,COMT,PSMB5,PSMD7,PSMA1,PSMB7,PSMB6,PSMD4	PSMC6
GO_PROTEASOMAL_UBIQUITIN_INDEPENDENT_PROTEIN_CATABOLIC_PROCESS	GO:0010499	20	Up	2.3285623426501236e-6	0.003884291237743264	2	PSMB1,PSMA4,PSME4,PSMA3,PSMB5,PSMA6,PSMA7,PSMA2,NFE2L2,PSMB2,PSMA1,PSMB7,PSMB6,PSMA5,PSMB4,ENC1,PSMB8,PSMB10,PSMB9,PSMB3	PSMB1,PSMB5,PSMA1,PSMB7,PSMB6
GO_POSITIVE_REGULATION_OF_HUMORAL_IMMUNE_RESPONSE	GO:0002922	2	Up	2.6323470030789267e-6	0.003884291237743264	3	C3,PHB	C3,PHB
GO_POSITIVE_REGULATION_OF_COMPLEMENT_ACTIVATION	GO:0045917	2	Up	2.6323470030789267e-6	0.003884291237743264	3	C3,PHB	C3,PHB
GO_COMPLEMENT_ACTIVATION	GO:0006956	27	Up	1.4780131409113233e-5	0.018174634922739574	3	CFH,CD59,RGCC,C1QBP,CD81,C7,CD46,CLU,C3,C1RL,SERPING1,C1R,C2,PHB,C1QB,A2M,C1S,PROS1,CD55,CFD,CFI,IGKC,IGLC2,IGLC3,IGHA1,IGHG1,CFB	CD81,C7,CLU,C3,PHB
GO_ANAPHASE_PROMOTING_COMPLEX_DEPENDENT_CATABOLIC_PROCESS	GO:0031145	65	Up	1.7423246192833575e-5	0.018364101487246588	2	CDC27,PSMB1,PSMC4,CUL3,PSMA4,ANAPC4,PSME4,UBE2D1,PSMC5,ANAPC5,PSME1,CDC23,PSMD5,PSMD8,PSMC6,PSMA3,PSMC1,PSMB5,PSMA6,PSME2,PSMA7,PSMD10,PSMD7,FBXO31,FZR1,PSMA2,UBE2S,PSMD3,PSMD11,ANAPC15,PSMD9,PSMD14,PSMF1,PSMB2,PSMA1,CDC16,PSME3,PSMB7,ANAPC11,PSMB6,PSMA5,RPS27A,UBC,BUB3,PSMD4,PSMB4,PSMC2,PSMD6,ANAPC10,PSMC3,ANAPC16,UBE2E1,UBB,PSMD1,PSMD2,ANAPC2,CDC26,PSMD13,ANAPC7,PSMD12,PSMB8,PSMB10,UBA52,PSMB9,…	PSMB1,PSMC5,PSME1,PSMB5,PSMD7,PSMA1,PSMB7,PSMB6,PSMD4,UBB	PSMC6
GO_NADH_METABOLIC_PROCESS	GO:0006734	23	Up	3.0120105074975477e-5	0.027778266905396132	4	MDH1,PFKP,PKM,ENO1,PGK1,GPI,ALDOC,GAPDH,TPI1,NUDT12,SLC25A12,TP53,PFKL,MDH2,ALDOA,PFKM,HK1,ADPGK,FOXK1,VCP,PGM2L1,PGAM1,BPGM	ALDOC,GAPDH
GO_ANTIGEN_PROCESSING_AND_PRESENTATION_OF_PEPTIDE_ANTIGEN_VIA_MHC_CLASS_I	GO:0002474	77	Up	3.623731545318415e-5	0.02970654593484363	3	PSMB1,PSMC4,PSMA4,VAMP3,CYBA,PSME4,ITGB5,PSMC5,PSME1,SNAP23,PSMD5,PSMD8,PSMC6,PSMA3,PSMC1,PSMB5,PSMA6,PSME2,SEC23A,PSMA7,PSMD10,PSMD7,IKBKB,FCGRT,PSMA2,PSMD3,PSMD11,PSMD9,LNPEP,SEC24A,PSMD14,VAMP8,IDE,PSMF1,PSMB2,CANX,PSMA1,PSME3,PSMB7,ITGAV,SEC31A,SEC24B,TAPBPL,PSMB6,PSMA5,SEC24D,SAR1B,MR1,SEC13,PSMD4,PSMB4,PSMC2,PSMD6,ERAP1,ERAP2,PSMC3,B2M,PDIA3,TAP1,PSMD1,PSMD2,SEC24C,CALR,PSMD13,BCAP31,PSMD12…	PSMB1,PSMC5,PSME1,PSMB5,PSMD7,FCGRT,PSMA1,PSMB7,PSMB6,PSMD4,BCAP31,TAPBP	ITGB5,PSMC6,LNPEP,ITGAV,SEC31A
GO_REGULATION_OF_HUMORAL_IMMUNE_RESPONSE	GO:0002920	24	Up	5.539126522996143e-5	0.037676735991543545	3	CFH,CD59,PPP2R3C,C1QBP,CD81,C7,CD46,CLU,C3,SERPING1,C1R,C2,PHB,C1QB,A2M,C1S,PROS1,CD55,CFI,IGKC,IGLC2,IGLC3,IGHG1,CFB	CD81,C7,CLU,C3,PHB
GO_SYNAPSE_PRUNING	GO:0098883	3	Up	6.03156767079112e-5	0.037676735991543545	5	CX3CL1,C3,C1QB	C3
GO_GLYCOLYTIC_PROCESS_THROUGH_FRUCTOSE_6_PHOSPHATE	GO:0061615	18	Up	6.485173899706911e-5	0.037676735991543545	2	PFKP,PKM,ENO1,PGK1,GPI,GALK1,ALDOC,GAPDH,TPI1,PFKL,ALDOA,PFKM,HK1,ADPGK,FOXK1,PGM2L1,PGAM1,BPGM	ALDOC,GAPDH
GO_REGULATION_OF_INFLAMMATORY_RESPONSE_TO_ANTIGENIC_STIMULUS	GO:0002861	7	Up	6.638622497832286e-5	0.037676735991543545	3	CD81,PARK7,C3,PSMA1,PSMB4,HLA-E,GPX1	CD81,C3,PSMA1
GO_RESPONSE_TO_METHOTREXATE	GO:0031427	1	Up	7.192672595645904e-5	0.037905384579053916	6	ASNS	ASNS
GO_ANTIGEN_PROCESSING_AND_PRESENTATION_OF_EXOGENOUS_PEPTIDE_ANTIGEN_VIA_MHC_CLASS_I	GO:0042590	60	Up	1.01028004693559e-4	0.049692307908605224	3	PSMB1,PSMC4,PSMA4,VAMP3,CYBA,PSME4,ITGB5,PSMC5,PSME1,SNAP23,PSMD5,PSMD8,PSMC6,PSMA3,PSMC1,PSMB5,PSMA6,PSME2,PSMA7,PSMD10,PSMD7,IKBKB,PSMA2,PSMD3,PSMD11,PSMD9,LNPEP,PSMD14,VAMP8,PSMF1,PSMB2,PSMA1,PSME3,PSMB7,ITGAV,PSMB6,PSMA5,PSMD4,PSMB4,PSMC2,PSMD6,PSMC3,B2M,PDIA3,TAP1,PSMD1,PSMD2,CALR,PSMD13,PSMD12,PSMB8,TAP2,HLA-E,HLA-F,PSMB10,TAPBP,PSMB9,SEC22B,IKBKG,PSMB3	PSMB1,PSMC5,PSME1,PSMB5,PSMD7,PSMA1,PSMB7,PSMB6,PSMD4,TAPBP	ITGB5,PSMC6,LNPEP,ITGAV
GO_HUMORAL_IMMUNE_RESPONSE_MEDIATED_BY_CIRCULATING_IMMUNOGLOBULIN	GO:0002455	20	Up	1.0806271058215628e-4	0.049830417417196814	3	BCL3,C1QBP,CD81,C7,CD46,CLU,C3,C1RL,SERPING1,C1R,C2,C1QB,C1S,CD55,CFI,IGKC,IGLC2,IGLC3,IGHA1,IGHG1	CD81,C7,CLU,C3
