## Extended Data Table 7 for "An integrated cell atlas of the human lung in health and disease": Peribronchial_fibroblasts-smoking_status_num-GO_BP-Total.tsv

GeneSet	GOID	NGenes	Direction	PValue	FDR	Cluster	Genes	DEUp	DEDown
GO_COTRANSLATIONAL_PROTEIN_TARGETING_TO_MEMBRANE	GO:0006613	97	Up	1.609833281135856e-18	1.1877349948220345e-14	1	SEC62,RPS20,SEC63,SEC61A1,RPL18,TRAM2,TRAM1,RPL31,RPS5,RPL6,RPLP0,RPL3,SRP54,RPS16,RPS19,RPL18A,SEC61B,RPL28,RPL19,RPL34,RPS13,RPS12,RPL24,SSR3,RPS15,RPL22,RPS25,RPL21,RPL5,RPS10,SSR1,RPL23,RPS4Y1,RPL36,RPL27,RPS15A,RPL35,RPS6,RPLP1,RPS24,SRP14,RPS2,RPS11,RPL13A,RPL11,RPS8,SRP9,RPS27A,RPL32,RPS3A,RPL37,RPL10,RPL7,RPL7A,RPS3,SRP19,RPL30,ZFAND2B,RPL8,RPL26,RPL29,SSR2,RPL9,RPS14,RPL27A,RPL13,SRP68,R…	RPL18,RPL6,RPL3,RPS16,RPL18A,RPL28,RPL19,RPS13,RPL24,RPS15,RPL5,RPL36,RPS15A,RPL35,RPS2,RPL11,RPS8,RPS27A,RPL32,RPS3A,RPL37,RPL10,RPL7A,RPL30,RPL26,RPS14,RPL13,RPS21,RPL4,RPLP2,RPS23,RPS26,RPL37A,RPL12,RPL39,UBA52,RPS18,RPS28
GO_ESTABLISHMENT_OF_PROTEIN_LOCALIZATION_TO_ENDOPLASMIC_RETICULUM	GO:0072599	109	Up	9.276276007520835e-17	3.422018219174436e-13	1	SEC62,RPS20,SEC63,HSPA5,SEC61A1,RPL18,TRAM2,TRAM1,RPL31,RPS5,RAB10,RPL6,RPLP0,RPL3,PMM1,SRP54,CHMP4B,SGTA,RPS16,RPS19,RPL18A,SEC61B,RPL28,RPL19,RPL34,RPS13,RPS12,RPL24,SSR3,SPCS1,RPS15,RAB3GAP1,RPL22,RPS25,SPCS2,RAB3GAP2,RPL21,RPL5,RPS10,RPL23,SPCS3,RPS4Y1,RPL36,RPL27,SEC61G,RPS15A,RPL35,RPS6,RPLP1,RPS24,SRP14,PMM2,RPS2,RPS11,RPL13A,RPL11,RPS8,SRP9,RPS27A,RPL32,RPS3A,RPL37,RPL10,RPL7,RPL7A,RPS3,S…	RPL18,RPL6,RPL3,CHMP4B,RPS16,RPL18A,RPL28,RPL19,RPS13,RPL24,RPS15,RPL5,RPL36,RPS15A,RPL35,RPS2,RPL11,RPS8,RPS27A,RPL32,RPS3A,RPL37,RPL10,RPL7A,RPL30,RPL26,RPS14,RPL13,RPS21,RPL4,RPLP2,RPS23,RPS26,RPL37A,RPL12,RPL39,UBA52,RPS18,RPS28
GO_PROTEIN_LOCALIZATION_TO_ENDOPLASMIC_RETICULUM	GO:0070972	130	Up	1.3009225842186512e-15	3.1994022754550697e-12	1	SEC62,RPS20,SEC63,HSPA5,SEC61A1,RPL18,TRAM2,TRAM1,RPL31,BCAP29,RPS5,RAB10,PPP1R15A,RPL6,RPLP0,KDELR3,RPL3,PMM1,SRP54,CHMP4B,VAPA,SGTA,RPS16,RPS19,KDELR1,RPL18A,SEC61B,GBF1,RPL28,RPL19,RPL34,RPS13,RPS12,RPL24,SSR3,SPCS1,RPS15,RTN4,RAB3GAP1,RPL22,RPS25,SPCS2,ANKRD13C,RAB3GAP2,RPL21,RPL5,RPS10,RPL23,SPCS3,RPS4Y1,RPL36,RPL27,SEC61G,RPS15A,UBAC2,OS9,KDELR2,RPL35,RPS6,RPLP1,RPS24,SRP14,PMM2,RPS2,RPS11,…	RPL18,PPP1R15A,RPL6,RPL3,CHMP4B,VAPA,RPS16,KDELR1,RPL18A,RPL28,RPL19,RPS13,RPL24,RPS15,RPL5,RPL36,RPS15A,KDELR2,RPL35,RPS2,RPL11,RPS8,RPS27A,RPL32,RPS3A,RPL37,RPL10,RPL7A,RPL30,RPL26,RPS14,RPL13,RPS21,RPL4,RPLP2,RPS23,RPS26,RPL37A,RPL12,RPL39,UBA52,RPS18,RPS28	ANKRD13C
GO_NUCLEAR_TRANSCRIBED_MRNA_CATABOLIC_PROCESS_NONSENSE_MEDIATED_DECAY	GO:0000184	115	Up	1.1943040562132974e-13	2.202893831685427e-10	2	UPF1,RPS20,RPL18,SMG6,PABPC1,RPL31,RPS5,RPL6,RPLP0,RPL3,GSPT1,EIF3E,RPS16,RPS19,PPP2R1A,RPL18A,SMG9,RPL28,RPL19,CASC3,RPL34,RPS13,MAGOHB,RPS12,PPP2CA,RPL24,NCBP2,EIF4G1,RPS15,RPL22,SMG7,RPS25,ETF1,RPL21,RPL5,RPS10,UPF3B,RPL23,RPS4Y1,RPL36,HELZ2,RPL27,CTIF,RPS15A,NCBP1,RPL35,RPS6,RPLP1,RPS24,PARN,RPS2,EIF4A3,RPS11,RPL13A,RPL11,RPS8,RPS27A,RPL32,RPS3A,RPL37,RPL10,RPL7,RPL7A,RPS3,DCP1B,UPF2,NBAS,RPL…	RPL18,RPL6,RPL3,RPS16,RPL18A,RPL28,RPL19,RPS13,RPL24,RPS15,RPL5,RPL36,RPS15A,RPL35,RPS2,EIF4A3,RPL11,RPS8,RPS27A,RPL32,RPS3A,RPL37,RPL10,RPL7A,RPL30,RPL26,MAGOH,RPS14,RPL13,RPS21,RPL4,RPLP2,RPS23,RPS26,RPL37A,RPL12,RPL39,UBA52,RPS18,RPS28,RBM8A	UPF1,SMG7
GO_TRANSLATIONAL_INITIATION	GO:0006413	174	Up	3.6107339150968408e-12	5.327998965116898e-9	3	DHX33,RPS20,TPR,EIF2AK2,EIF4B,RPL18,DHX29,PABPC1,EIF2B3,NCK2,RPL31,EIF4G3,DDX1,RPS5,EIF3I,MTIF2,EIF2AK1,PPP1R15A,RPL6,RPLP0,EIF3L,RPL3,EIF3D,EIF5,FMR1,DNAJC3,MTFMT,EIF3J,EIF3E,RPS16,RPS19,RPL18A,HSPB1,EIF3B,EIF4H,EIF3A,RPL28,RPL19,RPS6KB1,RPL34,EIF4G2,RPS13,EIF2B1,RPS12,RPL24,NCBP2,EIF1B,EIF4G1,EIF2B4,RPS15,RPL22,RPS25,GLE1,EIF2B2,PAIP2,COPS5,KHDRBS1,RPL21,MTIF3,RPL5,AGO2,RPS10,MIF4GD,RPL23,EIF2S…	TPR,RPL18,DHX29,PPP1R15A,RPL6,EIF3L,RPL3,RPS16,RPL18A,HSPB1,RPL28,RPL19,EIF4G2,RPS13,RPL24,RPS15,RPL5,EIF2S2,ATF4,RPL36,EIF3G,RPS15A,EIF4E2,RPL35,RPS2,RPL11,RPS8,RPS27A,RPL32,RPS3A,RPL37,RPL10,RPL7A,EIF3M,RPL30,RPL26,RPS14,METTL3,RPL13,RPS21,RPL4,EIF3F,RPLP2,NPM1,RPS23,RPS26,RPL37A,RPL12,YTHDF2,RPL39,UBA52,RPS18,RPS28	DHX33,MTFMT,EIF1B,MIF4GD,EIF4E3
GO_CYTOPLASMIC_TRANSLATION	GO:0002181	87	Up	8.980362019954494e-11	1.1042851830537376e-7	3	RPL26L1,YBX3,RPL18,ZC3H15,FTSJ1,RPL31,EIF3I,RPL6,RPLP0,EIF3L,EIF3D,EIF5,FMR1,GSPT1,EIF3J,EIF3E,RPL18A,EIF3B,EIF3A,RPL19,DRG2,RWDD1,CPEB4,RPL24,EIF4G1,RPL22,DPH5,ETF1,EIF2S2,RPL36,EIF2S3,EIF3G,UNK,DPH6,DHX9,CPEB2,RPLP1,DENR,RPL13A,RPL11,EIF2D,RPL32,EIF3H,DPH7,EIF3M,DPH3,RPL30,EIF4A2,NCK1,RPL8,ZNF385A,EIF4A1,RPL26,RPL29,RPL22L1,RPL9,METTL3,EEF2,RPSA,CNBP,DNAJC24,RPS21,RPL38,RBM4,RPL15,DHX36,EIF3F,E…	YBX3,RPL18,RPL6,EIF3L,RPL18A,RPL19,RPL24,EIF2S2,RPL36,EIF3G,RPL11,RPL32,EIF3M,RPL30,RPL26,METTL3,EEF2,RPS21,DHX36,EIF3F,RPS23,RPS26,YTHDF2,RPL39,RPS28
GO_PROTEIN_TARGETING_TO_MEMBRANE	GO:0006612	151	Up	2.6402357092192486e-10	2.491763129700393e-7	1	SEC62,RPS20,FYN,ZDHHC6,SEC63,PEX3,HSPA5,SEC61A1,RPL18,TRAM2,TRAM1,RPL31,RPS5,RPL6,RPLP0,RPL3,MIEF1,SRP54,CHMP4B,SGTA,RPS16,AKT2,RPS19,RPL18A,SEC61B,RPL28,RPL19,RPL34,RPS13,C2CD5,RPS12,RPL24,SSR3,RPS15,ICMT,RPL22,RPS25,ITGB1BP1,PEX16,RPL21,RPL5,VAMP7,RPS10,SSR1,RPL23,RPS4Y1,RPL36,RPL27,EXOC4,INPP5K,RPS15A,ZDHHC4,RTP4,RPL35,RPS6,SDCBP,RPLP1,RPS24,SRP14,RPS2,ERBB2,RPS11,RPL13A,RPL11,RPS8,SRP9,RPS27A…	RPL18,RPL6,RPL3,CHMP4B,RPS16,RPL18A,RPL28,RPL19,RPS13,RPL24,RPS15,ICMT,RPL5,RPL36,RPS15A,RPL35,RPS2,RPL11,RPS8,RPS27A,RPL32,RPS3A,RPL37,RPL10,RPL7A,RPL30,RPL26,RPS14,RPL13,RPS21,RPL4,RPLP2,RPS23,RPS26,RPL37A,MYO1C,RPL12,RPL39,UBA52,RPS18,RPS28	ZDHHC14
GO_COLLAGEN_METABOLIC_PROCESS	GO:0032963	57	Up	2.7018304469508195e-10	2.491763129700393e-7	4	MRC2,VIM,TRAM2,FAP,PLOD1,ADAMTS2,MMP2,SUCO,MMP11,HIF1A,CST3,RGCC,TGFB1,PLOD3,ENG,COL1A1,P3H3,TNS2,PDGFRB,ERRFI1,RAP1A,P3H1,CTSD,TGFB3,GOT1,MMP19,PEPD,BMP4,ID1,COL5A1,CTSL,EMILIN1,FURIN,P3H4,RCN3,CTSK,ADAM15,SERPINH1,ITGB1,PLOD2,MMP14,CREB3L1,CYGB,CTSS,ITGA2,COL1A2,CTSB,LARP6,MFAP4,MMP10,TNXB,PHYKPL,F2R,MMP23B,HDAC2,COL13A1,COL15A1	MRC2,VIM,MMP2,MMP11,COL1A1,PDGFRB,TGFB3,MMP19,COL5A1,EMILIN1,P3H4,CTSK,SERPINH1,ITGB1,MMP14,COL1A2,CTSB	FURIN
GO_VIRAL_GENE_EXPRESSION	GO:0019080	173	Up	3.7544176157530683e-10	3.077788129891793e-7	5	POLR2J,RPS20,PTBP1,NUP160,POLR2B,TPR,RSF1,RPL18,TAF11,NUP133,NUCKS1,RPL31,NUP37,CCNT2,RPS5,REST,SEH1L,RPL6,RPLP0,NUP50,AAAS,POLR2E,SMARCB1,EIF3L,POLR2F,RPL3,EIF3D,EP300,SNW1,RAE1,NELFCD,NUP93,POLR2C,MON1B,RPS16,POLR2I,RPS19,RPL18A,USF2,EIF3B,EIF3A,RPL28,RPL19,NUP88,RPL34,RPS13,NUP98,NUP107,RPS12,RPL24,SPCS1,RPS15,RPL22,HDAC1,RPS25,TRIM32,NUP43,TARDBP,ZNF639,RPL21,RPL5,RPS10,NUP153,NUP85,GTF2F1,RP…	TPR,RPL18,NUCKS1,RPL6,EIF3L,RPL3,RPS16,RPL18A,RPL28,RPL19,RPS13,RPL24,RPS15,RPL5,RPL36,EIF3G,RPS15A,RPL35,RPS2,RPL11,RPS8,RPS27A,RPL32,RPS3A,RPL37,RPL10,RPL7A,RPL30,RPL26,RPS14,RPL13,RPS21,RPL4,EIF3F,RPLP2,JUN,RPS23,RPS26,RPL37A,RPL12,RPL39,NELFE,SUPT4H1,UBA52,RPS18,RPS28	NUP88,HDAC1,NUP43,CCNT1,FURIN,POM121C
GO_ENDODERM_FORMATION	GO:0001706	25	Up	1.142352424267691e-9	8.428276186247024e-7	6	PAF1,ITGB5,MMP2,LAMB1,COL12A1,COL7A1,FN1,INHBA,COL5A1,CDC73,COL4A2,RTF1,ITGAV,GATA6,COL6A1,COL8A1,MMP14,ITGA5,LEO1,CTNNB1,SMAD2,SETD2,CTR9,COL5A2,HSBP1	MMP2,LAMB1,FN1,INHBA,COL5A1,COL4A2,RTF1,ITGAV,COL6A1,COL8A1,MMP14,ITGA5,COL5A2	GATA6
GO_NUCLEAR_TRANSCRIBED_MRNA_CATABOLIC_PROCESS	GO:0000956	184	Up	1.3142320024798255e-8	8.814912467541957e-6	2	UPF1,RPS20,CSDE1,SAMD4A,MRTO4,THRAP3,RPL18,SMG6,PABPC1,RPL31,EXOSC7,MLH1,EXOSC5,TNRC6C,CNOT4,DIS3,RPS5,CNOT3,RPL6,RPLP0,TNRC6A,AGO1,RPL3,TNRC6B,GSPT1,EIF3E,RPS16,RPS19,PPP2R1A,RPL18A,SMG9,LSM5,EXOSC3,MTPAP,RPL28,RPL19,CASC3,DDX5,RPL34,DCPS,DDX6,RPS13,MAGOHB,CNOT2,RPS12,HBS1L,CNOT6,PPP2CA,XRN1,RPL24,NCBP2,EIF4G1,RPS15,RPL22,SMG7,RPS25,EXOSC8,ETF1,RPL21,RPL5,EXOSC9,AGO2,RPS10,CNOT1,UPF3B,RPL23,PCID…	RPL18,RPL6,RPL3,RPS16,RPL18A,RPL28,RPL19,DDX5,RPS13,RPL24,RPS15,RPL5,RPL36,RPS15A,RPL35,RPS2,EIF4A3,RPL11,RPS8,RPS27A,RPL32,RPS3A,RPL37,RPL10,RPL7A,TNKS1BP1,ZFP36L2,RPL30,RPL26,MAGOH,RPS14,RPL13,RPS21,RPL4,DHX36,LSM1,RPLP2,ZFP36L1,RPS23,RPS26,RPL37A,RPL12,RPL39,UBA52,RPS18,RPS28,RBM8A	UPF1,SMG7,EXOSC2,CNOT11,PATL1,PDE12
GO_COLLAGEN_FIBRIL_ORGANIZATION	GO:0030199	36	Up	2.644123376424092e-8	1.6256951892714125e-5	7	FOXC1,COL5A3,PLOD1,ADAMTS2,MMP11,COMP,PLOD3,AEBP1,TGFBR1,COL1A1,COL12A1,LOX,FMOD,P4HA1,COLGALT1,PXDN,COL5A1,LOXL2,CYP1B1,EMILIN1,LUM,RB1,P3H4,DPT,SFRP2,SERPINH1,PLOD2,DDR2,COL1A2,ATP7A,TNXB,COL3A1,ANXA2,COL14A1,NF1,COL5A2	MMP11,AEBP1,COL1A1,LOX,PXDN,COL5A1,EMILIN1,P3H4,SERPINH1,COL1A2,COL3A1,COL5A2	ATP7A
GO_EXTRACELLULAR_STRUCTURE_ORGANIZATION	GO:0043062	200	Up	9.61614192287505e-8	5.45753039284401e-5	7	CFLAR,ST7,DCN,CAPN1,PHLDB1,CD44,TNFRSF1B,TIMP2,VCAN,TNC,GPM6B,ELN,LAMC3,FOXC1,TNFRSF1A,BCL3,CLASP1,NTN4,FSCN1,ICAM3,NFKB2,FBLN1,ITGA8,FAP,COL5A3,ITGB5,PLOD1,ITGAE,COL16A1,B4GALT1,ERO1B,ADAMTS2,MMP2,NID2,KIF9,ICAM1,LAMB1,CCDC80,ABL1,MMP11,FERMT1,CST3,TIMP1,RGCC,CRISPLD2,FOXF1,TGFB1,COMP,ITGB8,CAV2,CAV1,DNAJB6,SERPINE1,PLOD3,AEBP1,TGFBR1,ECM2,ENG,SH3PXD2A,COL1A1,COL12A1,SMOC2,LAMA4,LOX,SPARC,COL7A1…	CD44,VCAN,TNC,FSCN1,ITGA8,COL16A1,MMP2,ICAM1,LAMB1,MMP11,TIMP1,AEBP1,SH3PXD2A,COL1A1,LOX,SPARC,FN1,MFAP2,TGFBI,MMP19,COL10A1,CAPNS1,PXDN,COL5A1,POSTN,COL4A2,SULF1,EMILIN1,ITGAV,P3H4,COL6A1,COL6A2,CTSK,COL8A1,SERPINH1,ITGB1,MMP14,MYO1E,ITGA5,PDPN,COL6A3,COL1A2,HTRA1,SMAD3,COL3A1,EFEMP2,BGN,COL4A1,COL5A2	NTN4,ITGAE,SOX9,FURIN,ATP7A,VIT,ATXN1L
GO_COLLAGEN_BIOSYNTHETIC_PROCESS	GO:0032964	25	Up	1.8688491498638173e-7	9.848835019782317e-5	3	VIM,TRAM2,SUCO,RGCC,TGFB1,ENG,COL1A1,P3H3,PDGFRB,ERRFI1,RAP1A,TGFB3,GOT1,BMP4,COL5A1,EMILIN1,P3H4,RCN3,SERPINH1,CREB3L1,CYGB,ITGA2,LARP6,F2R,HDAC2	VIM,COL1A1,PDGFRB,TGFB3,COL5A1,EMILIN1,P3H4,SERPINH1
GO_RNA_CATABOLIC_PROCESS	GO:0006401	327	Up	5.25009278473889e-7	2.5823456377202357e-4	2	UPF1,PSMB1,RPS20,CSDE1,PSMC4,SAMD4A,RNH1,VIM,RNASET2,TNFRSF1B,ZCCHC8,PSMA4,MRTO4,THRAP3,PUM2,YBX3,RPL18,YBX1,ELAVL1,ROCK1,PSME4,SMG6,PABPC1,RPL31,IGF2BP2,EXOSC7,RBM7,MLH1,EXOSC5,TNRC6C,CNOT4,XPO1,TNPO1,DIS3,RPS5,PSMC5,CNOT3,KHSRP,XRN2,RPL6,RPLP0,FUS,PCBP4,PABPC4,TNRC6A,ALKBH5,PSME1,HNRNPC,AGO1,PSMD5,PSMD8,CIRBP,HNRNPM,GTPBP1,RPL3,TNRC6B,PSMC6,PSMA3,ZC3H14,PSMC1,PSMB5,APEX1,PSMA6,PSME2,PSMA7,PSMD1…	VIM,YBX3,RPL18,ROCK1,XRN2,RPL6,FUS,RPL3,PSMC6,PSMB5,PSMD7,RPS16,RPL18A,HSPB1,PSMA2,RPL28,RPL19,DDX5,HSPA8,RPS13,RPL24,RPS15,RPL5,RPL36,RPS15A,SYNCRIP,RPL35,RPS2,EIF4A3,RPL11,SERBP1,RPS8,RPS27A,RPL32,RPS3A,RPL37,RPL10,RPL7A,TNKS1BP1,UBC,ZFP36L2,RPL30,RPL26,MAGOH,RPS14,METTL3,RPL13,RPS21,RPL4,DHX36,LSM1,RPLP2,NPM1,ZFP36L1,RPS23,RPS26,RPL37A,RPL12,YTHDF2,RPL39,HSPA1A,UBA52,RPS18,RPS28,RBM8A	UPF1,IGF2BP2,SMG7,EXOSC2,CNOT11,PATL1,PDE12,ERN1
GO_FORMATION_OF_CYTOPLASMIC_TRANSLATION_INITIATION_COMPLEX	GO:0001732	14	Up	1.8027789139872275e-6	8.164309981164589e-4	3	EIF3I,EIF3L,EIF3D,EIF5,EIF3J,EIF3E,EIF3B,EIF3A,EIF2S2,EIF3G,EIF3H,EIF3M,EIF3F,EIF3K	EIF3L,EIF2S2,EIF3G,EIF3M,EIF3F
GO_ESTABLISHMENT_OF_PROTEIN_LOCALIZATION_TO_MEMBRANE	GO:0090150	237	Up	1.8811774150148822e-6	8.164309981164589e-4	1	BAD,SEC62,RPS20,FYN,BID,ZDHHC6,SEC63,PEX3,HSPA5,GOPC,VAMP3,SEC61A1,RPL18,TRAM2,TRAM1,GRIPAP1,VPS35,RPL31,NSF,HSP90AA1,RPS5,RAB10,BAX,RPL6,RPLP0,TIMM13,GGA1,TOMM22,RPL3,MIEF1,SAMM50,TIMM9,SRP54,ARFRP1,CHMP4B,UBL4A,GGA2,RAB11A,SGTA,PDCD5,RPS16,AKT2,BBC3,RPS19,RPL18A,SEC61B,MAPK8,RPL28,RPL19,YWHAE,RAB34,MAPK10,RPL34,RPS13,KRT18,C2CD5,RPS12,GOLPH3,TFDP2,RPL24,GORASP1,SSR3,RPS15,SPTBN1,GORASP2,RAB3GAP…	GOPC,RPL18,RPL6,TIMM13,RPL3,CHMP4B,RPS16,RPL18A,RPL28,RPL19,RPS13,RPL24,RPS15,ICMT,RPL5,RPL36,YWHAQ,RPS15A,RPL35,RPS2,RPL11,RPS8,RPS27A,GOLGA4,RPL32,RPS3A,RPL37,RPL10,RPL7A,OXA1L,RPL30,CALM3,RPL26,RPS14,RPL13,RAB31,RPS21,RPL4,RPLP2,RPS23,RPS26,RPL37A,MYO1C,RPL12,RPL39,UBA52,RPS18,RPS28	ATP1B1,GOLPH3L,BCL2,ZDHHC14,SFN
GO_ENDODERM_DEVELOPMENT	GO:0007492	38	Up	2.1674701538824915e-6	8.884219330747235e-4	6	PAF1,ITGB5,MMP2,KIF16B,LAMB1,BMPR1A,COL12A1,COL7A1,FN1,HDAC1,INHBA,BMP4,COL5A1,CDC73,COL4A2,LAMC1,RTF1,ITGAV,GATA6,SMAD4,COL6A1,COL8A1,PELO,SSBP3,MMP14,ITGA5,LEO1,SMAD3,CTNNB1,BPTF,SMAD2,SETD2,EXT1,ZFP36L1,LDB1,CTR9,COL5A2,HSBP1	MMP2,LAMB1,FN1,INHBA,COL5A1,COL4A2,RTF1,ITGAV,COL6A1,COL8A1,MMP14,ITGA5,SMAD3,BPTF,ZFP36L1,COL5A2	KIF16B,HDAC1,GATA6
GO_COLLAGEN_CATABOLIC_PROCESS	GO:0030574	22	Up	3.9798700413061404e-6	0.0015454463770924582	4	MRC2,FAP,ADAMTS2,MMP2,MMP11,CST3,CTSD,MMP19,PEPD,CTSL,FURIN,CTSK,ADAM15,ITGB1,MMP14,CTSS,CTSB,MMP10,PHYKPL,MMP23B,COL13A1,COL15A1	MRC2,MMP2,MMP11,MMP19,CTSK,ITGB1,MMP14,CTSB	FURIN
GO_FORMATION_OF_PRIMARY_GERM_LAYER	GO:0001704	61	Up	1.3829746718487278e-5	0.005101793564449957	6	PAF1,FOXC1,FGFR2,PRKACA,FGFR1,ITGA8,ITGB5,MMP2,KIF16B,CHRD,LAMB1,BMP7,FOXF1,BMPR1A,PRKAR1A,COL12A1,SRF,WNT5A,COL7A1,ACVR1,FN1,WLS,ARID1A,INHBA,SNAI1,BMP4,TWSG1,COL5A1,EXOC4,KDM6B,CDC73,COL4A2,KLF4,RTF1,ITGAV,GATA6,COL6A1,COL8A1,SFRP2,KDM6A,ITGB1,EXT2,GJA1,FZD7,MMP14,ETS2,ITGA5,ITGA2,LEO1,SMAD3,CTNNB1,ATOH8,SMAD2,SETD2,NF2,POFUT2,TXNRD1,CTR9,BMPR2,COL5A2,HSBP1	FGFR1,ITGA8,MMP2,LAMB1,ACVR1,FN1,INHBA,COL5A1,COL4A2,RTF1,ITGAV,COL6A1,COL8A1,ITGB1,GJA1,MMP14,ITGA5,SMAD3,COL5A2	KIF16B,GATA6
GO_RIBOSOME_ASSEMBLY	GO:0042255	48	Up	1.8684306257347813e-5	0.006564419598414865	7	MRTO4,MRPL22,RPS5,RPL6,RPLP0,RPL3,RPS19,C1QBP,MDN1,BRIX1,RPL24,RPS15,NSUN4,FASTKD2,MTERF4,MRPS2,RPL5,RPS10,MRPS7,SBDS,PPAN,DHX30,ERAL1,NIP7,RSL24D1,RPL11,EIF2A,ABT1,RPL10,MTERF3,RPS14,RPSA,RPL38,MRPL11,RPS27,NPM1,MRPS11,RPS27L,RRP7A,RPF2,RPL12,RPL23A,DDX3X,RPS28,EIF6,MRPL20,MPV17L2,BOP1	MRPL22,RPL6,RPL3,RPL24,RPS15,RPL5,RPL11,RPL10,RPS14,NPM1,MRPS11,RPL12,RPS28,BOP1	PPAN
GO_CYTOPLASMIC_TRANSLATIONAL_INITIATION	GO:0002183	28	Up	2.0029863916003813e-5	0.006717287998739824	3	EIF3I,EIF3L,EIF3D,EIF5,EIF3J,EIF3E,EIF3B,EIF3A,EIF4G1,EIF2S2,EIF2S3,EIF3G,DENR,RPL13A,EIF2D,EIF3H,EIF3M,EIF4A2,NCK1,EIF4A1,METTL3,RBM4,EIF3F,EIF3K,EIF4EBP1,YTHDF2,MTOR,MCTS1	EIF3L,EIF2S2,EIF3G,EIF3M,METTL3,EIF3F,YTHDF2
GO_BONE_TRABECULA_FORMATION	GO:0060346	4	Up	2.392551246852412e-5	0.00767488830403352	6	MMP2,SFRP1,COL1A1,THBS3	MMP2,COL1A1,THBS3
GO_DIRECT_OSSIFICATION	GO:0036072	5	Up	2.6026632415848908e-5	0.008001020581838885	8	MMP2,COL1A1,CTSK,AXIN2,MN1	MMP2,COL1A1,CTSK
GO_NEGATIVE_REGULATION_OF_GASTRULATION	GO:2000542	4	Up	4.454727052119257e-5	0.013146790476214351	6	COL5A1,SFRP2,FZD7,COL5A2	COL5A1,COL5A2
GO_PEPTIDE_BIOSYNTHETIC_PROCESS	GO:0043043	508	Up	5.599993065634057e-5	0.01589105724548003	3	GCLC,UPF1,DHX33,GGCT,RPS20,SAMD4A,GCLM,VIM,RPL26L1,TPR,MRPS10,EIF2AK2,PUM2,MRPL43,YBX3,MRPS35,MRPS24,EIF4B,RPL18,HAGH,ZC3H15,ELAVL1,DHX29,RHOA,IARS2,ROCK1,FTSJ1,SRBD1,BCL3,PABPC1,EIF2B3,TCOF1,NCK2,RPL31,IGF2BP2,MRPS34,EIF4G3,TNRC6C,MKNK1,DDX1,JMJD4,MRPL22,GEMIN5,RPS5,NOA1,EIF3I,MTIF2,MGST2,EIF2AK1,MRPL28,PPP1R15A,OGFOD1,CNOT3,KHSRP,RPL6,MAPKAPK5,GCN1,RPLP0,MRPS33,PABPC4,TNRC6A,AGO1,DHPS,MRPS18A,P…	VIM,TPR,YBX3,RPL18,DHX29,ROCK1,MRPL22,NOA1,MRPL28,PPP1R15A,RPL6,EIF3L,RPL3,RBM3,RPS16,MRPL4,RPL18A,HSPB1,RPL28,RPL19,EIF4G2,RPS13,MRPL51,RPL24,EEF1B2,RPS15,FOXO3,RPL5,SOX4,RRBP1,EIF2S2,ATF4,RPL36,EIF3G,GGT7,RPS15A,SYNCRIP,EIF4E2,DNAJC1,RPL35,MRPL15,RPS2,EIF4A3,RPL11,RPS8,MRPL9,RPS27A,RPL32,RPS3A,RPL37,TNIP1,RPL10,RPL7A,EIF3M,CELF1,ZFP36L2,OXA1L,RPL30,EEF1A1,RPL26,MAGOH,BDH2,RPS14,RPL36AL,NEMF,MET…	UPF1,DHX33,IGF2BP2,GEMIN5,UQCC1,MTFMT,EIF1B,MIF4GD,KRT17,C12orf65,RARA,PTCD3,FURIN,N6AMT1,CNOT11,LARP4,EIF4E3,EIF4ENIF1,DMD,MRPS17
GO_RIBONUCLEOPROTEIN_COMPLEX_SUBUNIT_ORGANIZATION	GO:0071826	161	Up	6.172608349224969e-5	0.01686722385206734	7	RBM5,GCFC2,LUC7L,STRAP,GEMIN8,CELF2,MRTO4,SFSWAP,DDX20,DHX8,CLNS1A,SART3,XAB2,DDX1,HSP90AA1,GEMIN5,NUFIP1,RPS5,YTHDC1,EIF3I,RPL6,RPLP0,GEMIN2,AGO1,SRPK1,HSP90AB1,SF3A1,SNRPD3,TFIP11,EIF3L,SNU13,RPL3,EIF3D,PRMT5,SRSF5,EIF5,DICER1,PRPF6,CRNKL1,EIF3J,ZFAND1,EIF3E,PIH1D1,SF3A2,RPS19,PRPF31,EIF3B,SETX,EIF3A,LUC7L3,PRPF19,PTGES3,CPSF6,SRSF9,MDN1,BRIX1,USP4,RPL24,RPS15,SF3B1,WDR77,ZNHIT6,PRPF3,PTBP2,FAS…	RPL6,SNRPD3,EIF3L,RPL3,SRSF9,RPL24,RPS15,SF3B1,RPL5,EIF2S2,EIF3G,SNRPF,TXNL4A,RPL11,RPL10,EIF3M,CELF1,RPS14,PSIP1,VCP,EIF3F,MRPS11,RPL12,RPS28,BOP1	GEMIN5,PPAN,CPSF7
GO_RESPONSE_TO_TRANSFORMING_GROWTH_FACTOR_BETA	GO:0071559	153	Up	7.003770911706865e-5	0.01845493635234759	9	CFLAR,CREBBP,FYN,STRAP,FUT8,HSPA5,LTBP1,DKK3,HIPK2,FGFR2,RHOA,ROCK1,HYAL2,TGFBR3,FERMT2,ITGA8,DNM2,MEF2C,ITGB5,PXN,LTBP4,GLG1,BAMBI,HSP90AB1,SIRT1,CRKL,EP300,SNW1,PPM1A,FERMT1,SMAD7,MXRA5,STUB1,SFRP1,PDCD5,TGFB1,CAV2,CAV1,TGFBR1,ASPN,ENG,BMPR1A,MTMR4,COL1A1,SMURF2,ZNF451,DUSP22,LOX,NR3C1,SMAD5,WNT5A,USP9Y,ACVR1,FNDC4,STK16,STK11,CREB1,LTBP2,TGFB3,GOT1,SMAD9,APAF1,FMOD,GIPC1,PMEPA1,USP9X,SOX9,ID1,…	DKK3,ROCK1,FERMT2,ITGA8,MXRA5,ASPN,COL1A1,LOX,ACVR1,TGFB3,USP9X,POSTN,COL4A2,EMILIN1,RPS27A,ZEB1,UBC,ZFP36L2,APPL1,ZYX,CITED2,COL1A2,HTRA1,SMAD3,CRK,LTBP3,COL3A1,LIMS1,HTRA3,JUN,ZFP36L1,BCL9L,HSPA1A,UBA52	STK11,SOX9,FURIN,ZFYVE9,TGFBR2,CLEC3B,ING2,LDLRAD4,EID2
GO_PROTEIN_TARGETING	GO:0006605	325	Up	8.130964603010259e-5	0.020686295462417136	1	M6PR,CROT,LAMP2,SEC62,RPS20,FYN,BID,AGPS,ZDHHC6,TOMM34,SEC63,PEX3,ZFYVE16,HSPA5,VPS13D,HOMER3,USP36,SEC61A1,ACAA1,RPL18,AP3D1,TRAM2,TRAM1,NEDD4,RAB27A,CSNK2A2,RPL31,SREBF1,UBE2D1,LMAN1,TIMM21,RAB7A,HSP90AA1,RPS5,ZFAND6,HUWE1,RPL6,RPLP0,CRAT,SH3GLB1,TIMM13,HPS4,TOMM22,FBXO7,TSPO,RPL3,SYNGR1,MIEF1,SAMM50,PMM1,VTI1B,TIMM9,SRP54,CHMP4B,ACOT8,LONP2,MON1B,MLYCD,NAGPA,SNX16,BNIP3L,NUCB1,ECH1,SGTA,TIMM44…	ACAA1,RPL18,SREBF1,UBE2D1,RPL6,TIMM13,FBXO7,RPL3,CHMP4B,NUCB1,RPS16,RPL18A,RPL28,RPL19,HSPA8,RPS13,RPL24,RPS15,ICMT,DNAJC15,RPL5,USP9X,RPL36,AP3B1,YWHAQ,RPS15A,RPL35,RPS2,NPEPPS,RPL11,RPS8,RPS27A,RPL32,RPS3A,RPL37,RPL10,RPL7A,UBC,OXA1L,RPL30,RPL26,RPS14,RPL13,RPS21,RHOD,TOMM20,RPL4,RPLP2,RPS23,RPS26,RPL37A,MYO1C,RPL12,RPL39,LEPROT,UBA52,RPS18,RPS28	TOMM34,VPS13D,ACOT8,NAGPA,TIMM44,RHOU,ZDHHC14
GO_CELLULAR_NITROGEN_COMPOUND_CATABOLIC_PROCESS	GO:0044270	418	Up	9.964123611397077e-5	0.024505101334962545	2	UPF1,PSMB1,RPS20,CSDE1,PSMC4,SAMD4A,RNH1,DERA,TYMP,VIM,RNASET2,TNFRSF1B,ZCCHC8,PSMA4,MRTO4,THRAP3,PUM2,YBX3,RPL18,NTHL1,YBX1,PDE4A,ELAVL1,ROCK1,PSME4,SMG6,PABPC1,RPL31,PDE8A,IGF2BP2,ACAT1,EXOSC7,RBM7,MLH1,UNG,NT5C2,EXOSC5,TNRC6C,CNOT4,XPO1,TNPO1,DIS3,RPS5,BAX,PSMC5,CNOT3,KHSRP,XRN2,RPL6,RPLP0,FUS,BLVRB,PCBP4,PABPC4,TNRC6A,ALKBH5,PSME1,HNRNPC,AGO1,PSMD5,PSMD8,CIRBP,HNRNPM,GTPBP1,RPL3,TNRC6B,PSMC6,…	VIM,YBX3,RPL18,ROCK1,XRN2,RPL6,FUS,RPL3,PSMC6,PSMB5,PSMD7,RPS16,RPL18A,HSPB1,PSMA2,RPL28,RPL19,KPNB1,DDX5,HSPA8,RPS13,RPL24,RPS15,RPL5,ITPA,POR,MPST,MBD4,RPL36,RPS15A,SYNCRIP,RPL35,TDG,RPS2,EIF4A3,RPL11,SERBP1,RPS8,RPS27A,RPL32,RPS3A,RPL37,RPL10,RPL7A,TNKS1BP1,UBC,ZFP36L2,RPL30,RPL26,MAGOH,RPS14,VCP,METTL3,RPL13,RPS21,CNP,RPL4,DHX36,LSM1,RPLP2,NPM1,ZFP36L1,RPS23,HMGB1,RPS26,RPL37A,RPL12,YTHDF2,RP…	UPF1,IGF2BP2,OGG1,SMG7,EXOSC2,TET1,CNOT11,PATL1,TET2,PDE12,ERN1,AFMID,UPP1
GO_INTERSPECIES_INTERACTION_BETWEEN_ORGANISMS	GO:0044419	641	Up	1.2016760832576443e-4	0.028599890781531932	5	CFH,FUCA2,BAD,CFLAR,UPF1,SLC25A5,POLR2J,CREBBP,AP2B1,PSMB1,RPS20,VTA1,CD4,FYN,RNF216,PTBP1,DDX11,ZMYND11,CD74,KPNA6,VIM,VRK2,NUP160,PSMA4,AP2S1,YTHDC2,ATP6V1H,POLR2B,TPR,RSF1,THOC3,CUL1,EIF2AK2,SERPINB3,ATG5,NCKAP1,WAPL,RPL18,HIPK2,TAF11,IPO5,PKN2,SPEN,CDK13,KDM4A,SP100,TRAM1,TNFRSF1A,RHOA,HYAL2,NUP133,NUCKS1,VPS35,NEDD4,PABPC1,CDC42,RPL31,TFRC,AP1M1,TSG101,HACD3,NUP37,DLG1,RAB7A,UNG,TOP2B,DYNC1I…	VIM,TPR,RPL18,NUCKS1,DYNC1I2,XRCC5,RPL6,ICAM1,LGALS1,EIF3L,THOC5,RPL3,PSMB5,NFKBIA,CHMP4B,VAPA,RPS16,RPL18A,RPL28,RPL19,KPNB1,DDX5,CCL2,HSPA8,RPS13,IK,RPL24,RPS15,FN1,RPL5,DEK,THOC2,RPL36,EIF3G,RPS15A,SYNCRIP,RAC1,CALCOCO2,RPL35,ITGAV,IQGAP1,RPS2,RPL11,RPS8,RPS27A,RPL32,RPS3A,RPL37,TNIP1,MSN,RPL10,RPL7A,ITGB1,UBC,RPL30,SNF8,ZYX,SHC1,ITGA5,RPL26,MXRA8,RPS14,CAMLG,CTSB,PSIP1,VCP,SUGT1,SMAD3,RPL13,R…	UPF1,SERPINB3,TFRC,AP1M1,ACOT8,NUP88,RNGTT,IFIH1,HDAC1,NUP43,SLPI,CCNT1,FURIN,TMEM181,SLC25A4,SLC20A2,BCL2,PDE12,ADARB1,WWP2,POM121C
GO_INFLAMMATORY_RESPONSE_TO_WOUNDING	GO:0090594	6	Up	1.8653305250257175e-4	0.043007526917624196	10	GRN,HIF1A,TIMP1,TGFB1,MDK,F2R	GRN,TIMP1,MDK
GO_ESTABLISHMENT_OF_PROTEIN_LOCALIZATION_TO_ORGANELLE	GO:0072594	419	Up	1.9855126744379944e-4	0.04383760727185509	1	BAD,M6PR,CROT,LAMP2,AP2B1,SEC62,RPS20,BID,AGPS,TOMM34,SEC63,KPNA6,PEX3,ZFYVE16,HSPA5,TPR,TSPAN17,VPS13D,USP36,SEC61A1,ACAA1,RPL18,TNPO3,AP3D1,IPO5,TRAM2,TRAM1,HYAL2,NUP133,NEDD4,CSNK2A2,RPL31,SREBF1,UBE2D1,PTGS2,TSG101,LMAN1,TIMM21,RAB7A,OPHN1,DNM2,PSEN1,HSP90AA1,TNPO1,RPS5,RAB10,EPS15,DNAJA1,RBM22,ZFAND6,HUWE1,BAX,MAVS,RPL6,RPLP0,NUP50,CRAT,SH3GLB1,TIMM13,MAPK1,HPS4,TOMM22,FBXO7,TSPO,RPL3,SAMM50…	TPR,ACAA1,RPL18,SREBF1,UBE2D1,RPL6,TIMM13,FBXO7,RPL3,NFKBIA,CHMP4B,RPS16,RPL18A,RPL28,RPL19,KPNB1,HSPA8,RPS13,RPL24,CBLB,RPS15,CCT4,DNAJC15,RPL5,USP9X,RPL36,AP3B1,YWHAQ,RPS15A,RPL35,RPS2,NPEPPS,RPL11,RPS8,RPS27A,RPL32,RPS3A,RPL37,CCT6A,RPL10,RPL7A,UBC,OXA1L,CCT8,RPL30,APPL1,SNF8,CALM3,LMNA,RPL26,RPS14,CCT2,SMAD3,RPL13,PKIG,RPS21,TOMM20,RPL4,RPLP2,PTTG1IP,LAMP1,KPNA4,RPS23,FLNA,RPS26,RPL37A,RPL12,…	TOMM34,VPS13D,TNPO3,ACOT8,NAGPA,TIMM44,NUP88,RHOU,RANBP6,BCL2,SFN,MX2,TXNIP,POM121C
GO_ANTIGEN_PROCESSING_AND_PRESENTATION_OF_EXOGENOUS_PEPTIDE_ANTIGEN_VIA_MHC_CLASS_I	GO:0042590	60	Up	2.0837624600772114e-4	0.04383760727185509	11	PSMB1,PSMC4,PSMA4,VAMP3,CYBA,PSME4,ITGB5,PSMC5,PSME1,SNAP23,PSMD5,PSMD8,PSMC6,PSMA3,PSMC1,PSMB5,PSMA6,PSME2,PSMA7,PSMD10,PSMD7,IKBKB,PSMA2,PSMD3,PSMD11,PSMD9,LNPEP,PSMD14,VAMP8,PSMF1,PSMB2,PSMA1,PSME3,PSMB7,ITGAV,PSMB6,PSMA5,PSMD4,PSMB4,PSMC2,PSMD6,PSMC3,B2M,PDIA3,TAP1,PSMD1,PSMD2,CALR,PSMD13,PSMD12,PSMB8,TAP2,HLA-E,HLA-F,PSMB10,TAPBP,PSMB9,SEC22B,IKBKG,PSMB3	CYBA,PSMC6,PSMB5,PSMD7,PSMA2,ITGAV,HLA-E
GO_VIRION_ASSEMBLY	GO:0019068	31	Up	2.1519867671760691e-4	0.04383760727185509	5	VTA1,TSG101,CHMP2B,CHMP5,CHMP4B,DDX6,SPCS1,CHMP3,VPS4B,TBC1D20,APOE,CHMP2A,CHMP1A,VPS4A,RAB1A,MVB12A,RPS27A,CHMP7,UBC,VPS37A,SNF8,VPS28,VPS37C,PDCD6IP,UBB,RAB1B,CHMP6,PPIA,UBA52,CHMP4A,CHMP1B	CHMP4B,RPS27A,UBC,SNF8,UBA52
GO_SUBSTRATE_ADHESION_DEPENDENT_CELL_SPREADING	GO:0034446	61	Up	2.1904933592120567e-4	0.04383760727185509	6	MYOC,VAMP3,LAMC3,CDC42,FERMT2,NTN4,FBLN1,ITGA8,DNM2,PXN,LAMB1,ABL1,NRP1,CRKL,TRIOBP,ARHGEF7,KANK1,C1QBP,MDK,CORO1C,NEDD9,FN1,GBP1,ITGB1BP1,RREB1,ACTN4,POSTN,LAMC1,RAC1,RAB1A,ITGAV,TGFB1I1,DOCK5,DOCK1,FER,FZD7,PDPN,ARPC2,MICALL2,ILK,AKIP1,CRK,AXL,PTK2,ANTXR1,LIMS1,HAS2,LAMB2,PEAK1,FZD4,RCC2,CALR,MYADM,TACSTD2,EFNA5,CIB1,PARVB,FLNA,PARVA,S100A10,SRGAP2	FERMT2,ITGA8,LAMB1,MDK,FN1,ACTN4,POSTN,RAC1,ITGAV,PDPN,ARPC2,CRK,LIMS1,FLNA	NTN4,RREB1,TACSTD2
GO_TRANSFORMING_GROWTH_FACTOR_BETA_RECEPTOR_SIGNALING_PATHWAY	GO:0007179	121	Up	2.1984161955253972e-4	0.04383760727185509	9	CREBBP,STRAP,FUT8,HSPA5,LTBP1,DKK3,HIPK2,RHOA,TGFBR3,FERMT2,ITGA8,DNM2,ITGB5,PXN,LTBP4,GLG1,BAMBI,HSP90AB1,SIRT1,EP300,SNW1,PPM1A,FERMT1,SMAD7,STUB1,TGFB1,CAV2,CAV1,TGFBR1,ASPN,ENG,BMPR1A,MTMR4,SMURF2,ZNF451,DUSP22,LOX,SMAD5,USP9Y,ACVR1,STK11,CREB1,LTBP2,TGFB3,GOT1,SMAD9,FMOD,GIPC1,PMEPA1,USP9X,ID1,PIN1,TWSG1,SNX6,CDKN1C,GDF15,NREP,MAP3K7,USP15,APPL2,SKIL,LRRC32,SDCBP,THBS1,EMILIN1,ACVRL1,PML,FUR…	DKK3,FERMT2,ITGA8,ASPN,LOX,ACVR1,TGFB3,USP9X,EMILIN1,RPS27A,ZEB1,UBC,APPL1,ZYX,CITED2,COL1A2,HTRA1,SMAD3,LTBP3,COL3A1,HTRA3,JUN,BCL9L,HSPA1A,UBA52	STK11,FURIN,ZFYVE9,TGFBR2,ING2,LDLRAD4,EID2
GO_MRNA_METABOLIC_PROCESS	GO:0016071	680	Up	2.3121249077415212e-4	0.044891730445570904	2	RBM5,KDM1A,UPF1,POLR2J,GCFC2,PAF1,LUC7L,PSMB1,CDK11A,RPS20,CSDE1,AKAP8L,PTBP1,PSMC4,MNAT1,SAMD4A,AQR,RNH1,STRAP,VIM,ZCCHC8,PSMA4,GEMIN8,POLR2B,CELF2,THOC3,MRTO4,THRAP3,PUM2,ZC3H11A,YBX3,CCAR1,SNRNP40,SFSWAP,RPL18,U2AF2,SUGP2,DDX20,CDK13,YBX1,ELAVL1,DHX8,ROCK1,GPKOW,PSME4,PHRF1,SMG6,JMJD6,PABPC1,RPL31,DAZAP1,CPSF1,PRKACA,SREBF1,IGF2BP2,CLNS1A,NCBP3,SART3,EXOSC7,RBM7,MLH1,GPATCH1,XAB2,SNRPA,EXOSC5,…	VIM,YBX3,CCAR1,RPL18,ROCK1,SREBF1,XRN2,RPL6,FUS,PAPOLA,SNRPD3,THOC5,RPL3,PSMC6,PSMB5,RBM3,PSMD7,SNRNP70,RPS16,RPL18A,HSPB1,PSMA2,RPL28,RPL19,DDX5,HSPA8,RPS13,SRSF9,IK,RPL24,RPS15,SF3B1,PRDX6,RPL5,THOC2,ATF4,LSM8,RPL36,SRRM1,RPS15A,SYNCRIP,RPL35,SNRPF,RPS2,EIF4A3,TXNL4A,RPL11,SERBP1,RPS8,RPS27A,RPL32,RPS3A,RPL37,ZMAT2,RPL10,RPL7A,TNKS1BP1,CELF1,UBC,ZFP36L2,RPL30,RPL26,MAGOH,RPS14,PSIP1,METTL3,RPL1…	UPF1,IGF2BP2,GEMIN5,RBM27,RNF40,GTF2H3,RNGTT,SMG7,CCNT1,EXOSC2,TFCP2,DHX38,CPSF7,CEBPG,RNF20,CNOT11,CCAR2,U2AF1,PATL1,PDE12,ERN1,ADARB1
GO_HOMOTYPIC_CELL_CELL_ADHESION	GO:0034109	37	Up	2.497599935861603e-4	0.04724946750458181	12	CD99,CD9,VCL,PTPRU,ACTB,GNAS,LGALS1,MYH9,MYL9,MYL12A,COMP,HSPB1,STXBP3,XG,PDGFRA,SERPINE2,STXBP1,TLN1,RDX,PRKCA,CSRP1,PLPP3,PDPN,METAP1,ILK,FIBP,JUP,RAP2B,GAS6,ZNF703,ACTG1,PRKG1,BLOC1S4,FLNA,CLIC1,HBB,CCL5	CD99,GNAS,LGALS1,MYH9,MYL9,HSPB1,CSRP1,PDPN,FIBP,ACTG1,FLNA
GO_ORGANIC_CYCLIC_COMPOUND_CATABOLIC_PROCESS	GO:1901361	434	Up	2.637815100554768e-4	0.04865449952973269	2	UPF1,PSMB1,RPS20,CSDE1,PSMC4,SAMD4A,RNH1,DERA,TYMP,VIM,RNASET2,TNFRSF1B,ZCCHC8,PSMA4,MRTO4,THRAP3,PUM2,YBX3,ACAA1,RPL18,NTHL1,YBX1,PDE4A,ELAVL1,ROCK1,PSME4,MAOB,SMG6,PABPC1,RPL31,PDE8A,IGF2BP2,ACAT1,EXOSC7,RBM7,MLH1,UNG,NT5C2,EXOSC5,TNRC6C,MOXD1,CNOT4,XPO1,TNPO1,DIS3,RPS5,HSD17B14,BAX,PSMC5,CNOT3,KHSRP,XRN2,RPL6,RPLP0,FUS,BLVRB,PCBP4,PABPC4,TNRC6A,ALKBH5,PSME1,HNRNPC,AGO1,COMT,PSMD5,PSMD8,CIRBP,H…	VIM,YBX3,ACAA1,RPL18,ROCK1,MOXD1,XRN2,RPL6,FUS,RPL3,PSMC6,PSMB5,PSMD7,RPS16,RPL18A,HSPB1,PSMA2,RPL28,RPL19,KPNB1,DDX5,HSPA8,RPS13,RPL24,RPS15,RPL5,ITPA,MBD4,RPL36,RPS15A,SYNCRIP,RPL35,TDG,RPS2,EIF4A3,RPL11,SERBP1,RPS8,RPS27A,RPL32,RPS3A,RPL37,RPL10,RPL7A,TNKS1BP1,UBC,ZFP36L2,RPL30,RPL26,MAGOH,RPS14,VCP,METTL3,RPL13,RPS21,CNP,RPL4,DHX36,LSM1,RPLP2,NPM1,ZFP36L1,RPS23,HMGB1,RPS26,RPL37A,RPL12,YTHDF2…	UPF1,IGF2BP2,FAH,OGG1,SMG7,EXOSC2,TET1,CNOT11,PATL1,TET2,PDE12,ERN1,AFMID,UPP1,MAOA
GO_PROTEIN_LOCALIZATION_TO_MEMBRANE	GO:0072657	400	Up	2.795356208922945e-4	0.04922654107761551	1	BAD,AP2B1,SEC62,RPS20,FYN,BID,ZDHHC6,EHD2,SEC63,RABEP1,PEX3,EPHA3,HSPA5,GOPC,TSPAN17,VAMP3,SEC61A1,RPL18,GPC1,AP3D1,TRAM2,PPP2R5A,TRAM1,TNFRSF1A,ROCK1,GRIPAP1,VPS35,ATP1B3,LRP6,EXOC5,RPL31,MPP5,FERMT2,PICALM,NSF,ACTB,DLG1,GPC4,TM9SF3,STX7,HSP90AA1,EPB41L3,DLG3,RPS5,SSH1,RAB10,TMED2,BAX,RPL6,RPLP0,EZR,SH3GLB1,TIMM13,PALM,CRKL,PPIL2,GGA1,TOMM22,RPL3,MIEF1,SAMM50,VTI1B,TIMM9,SRP54,TM9SF1,SEC23A,ZMYN…	EHD2,GOPC,RPL18,ROCK1,FERMT2,RPL6,TIMM13,RPL3,CHMP4B,RPS16,RPL18A,RPL28,RPL19,RPS13,RPL24,RPS15,ICMT,RPL5,RPL36,YWHAQ,RPS15A,RPL35,RPS2,CLTC,RPL11,RPS8,RPS27A,GOLGA4,RPL32,RPS3A,RPL37,RPL10,RPL7A,ITGB1,OXA1L,RPL30,MMP14,APPL1,CALM3,RPL26,RPS14,RPL13,RAB31,RPS21,RPL4,RPLP2,PTCH1,RPS23,FLNA,RPS26,RPL37A,MYO1C,RPL12,RPL39,UBA52,RPS18,RPS28	TM9SF1,FAM126A,ATP1B1,GOLPH3L,PID1,GPHN,BCL2,ZDHHC14,SFN,ETV5
GO_PEPTIDE_METABOLIC_PROCESS	GO:0006518	591	Up	2.802269890566348e-4	0.04922654107761551	3	GCLC,UPF1,DHX33,GGCT,MGST1,RPS20,IGF1,SAMD4A,GLRX2,GCLM,VIM,IFNGR1,RPL26L1,TPR,MRPS10,EIF2AK2,PUM2,MRPL43,YBX3,MRPS35,MRPS24,EIF4B,RPL18,HAGH,ZC3H15,ELAVL1,DHX29,RHOA,IARS2,ROCK1,FTSJ1,SRBD1,BCL3,PABPC1,EIF2B3,TCOF1,NCK2,RPL31,TRHDE,IGF2BP2,PICALM,MRPS34,EIF4G3,TNRC6C,MKNK1,DDX1,PSEN1,JMJD4,MRPL22,GEMIN5,NFE2L1,RPS5,NOA1,GSTP1,EIF3I,MTIF2,MGST2,EIF2AK1,MRPL28,ERO1B,PPP1R15A,OGFOD1,CNOT3,KHSRP,CPX…	VIM,TPR,YBX3,RPL18,DHX29,ROCK1,MRPL22,NOA1,MRPL28,PPP1R15A,CPXM1,RPL6,EIF3L,RPL3,RBM3,CPQ,RPS16,MRPL4,RPL18A,HSPB1,AEBP1,RPL28,RPL19,EIF4G2,RPS13,MRPL51,RPL24,EEF1B2,RPS15,APH1A,FOXO3,RPL5,SOX4,RRBP1,EIF2S2,ATF4,RPL36,EIF3G,GGT7,RPS15A,SYNCRIP,EIF4E2,DNAJC1,RPL35,MRPL15,SEC11A,RPS2,NPEPPS,EIF4A3,RPL11,RPS8,MRPL9,RPS27A,RPL32,RPS3A,RPL37,TNIP1,RPL10,RPL7A,EIF3M,CELF1,ZFP36L2,OXA1L,RPL30,EEF1A1,SPP…	UPF1,DHX33,MGST1,TRHDE,IGF2BP2,GEMIN5,UQCC1,MTFMT,EIF1B,MIF4GD,KRT17,C12orf65,RARA,PTCD3,GSTM5,GSTM3,FURIN,N6AMT1,CNOT11,LARP4,EIF4E3,EIF4ENIF1,DMD,GSTM2,MRPS17
