## Extended Data Table 7 for "An integrated cell atlas of the human lung in health and disease": Pericytes-age-GO_BP-Total.tsv

GeneSet	GOID	NGenes	Direction	PValue	FDR	Cluster	Genes	DEUp	DEDown
GO_SPINAL_CORD_PATTERNING	GO:0021511	6	Up	5.172387520424527e-55	3.82549781010598e-51	1	TULP3,CHRD,GLI3,GDF11,IFT122,INTU	GDF11	INTU
GO_UREA_CYCLE	GO:0000050	3	Up	1.6896884529010926e-44	6.24846789882824e-41	2	ARG2,ASL,NMRAL1	ASL
GO_NITROGEN_CYCLE_METABOLIC_PROCESS	GO:0071941	4	Up	1.7433200821548326e-33	4.297865109205714e-30	2	ARG2,ASL,SUOX,NMRAL1	ASL
GO_ORNITHINE_METABOLIC_PROCESS	GO:0006591	4	Up	2.7167733154311768e-33	5.023313860232246e-30	2	ARG2,ODC1,ASL,AZIN1	ASL
GO_GLUTAMINE_FAMILY_AMINO_ACID_BIOSYNTHETIC_PROCESS	GO:0009084	7	Up	7.247696564430675e-20	1.0720792758105855e-16	2	OAT,GLS,SLC25A12,ASL,GLUL,PYCR2,GLUD1	OAT,ASL,GLUD1	GLUL
GO_REGULATION_OF_BRANCHING_MORPHOGENESIS_OF_A_NERVE	GO:2000172	2	Down	1.393904454702123e-19	1.4834560345404716e-16	1	MAP3K13,RTN4		MAP3K13
GO_ARGININE_METABOLIC_PROCESS	GO:0006525	7	Up	1.4040281560009872e-19	1.4834560345404716e-16	2	ATP2B4,OAT,ARG2,ASL,DDAH1,SLC7A7,DDAH2	OAT,ASL
GO_NUCLEAR_MIGRATION_ALONG_MICROTUBULE	GO:0030473	6	Up	1.9010910154120548e-19	1.7575586437484447e-16	3	SYNE2,SUN2,ACTR1B,ACTR10,ACTR1A,SUN1	ACTR10
GO_AXONAL_TRANSPORT_OF_MITOCHONDRION	GO:0019896	8	Up	1.8754847977835836e-14	1.5412317293785985e-11	3	SPAST,HIF1A,TRAK2,ACTR10,FEZ1,HAP1,TRAK1,OPA1	ACTR10	FEZ1
GO_BRANCHING_MORPHOGENESIS_OF_A_NERVE	GO:0048755	3	Down	1.8135037958625903e-13	1.3412674074199718e-10	1	MAP3K13,RTN4,RERE		MAP3K13
GO_PROTEIN_MATURATION_BY_4FE_4S_CLUSTER_TRANSFER	NA	1	Down	1.414230903444557e-12	9.50877432897813e-10	NA	ISCA2		ISCA2
GO_POSITIVE_REGULATION_OF_PATHWAY_RESTRICTED_SMAD_PROTEIN_PHOSPHORYLATION	GO:0010862	19	Up	2.0555627097416246e-12	1.2669118167707547e-9	2	TGFB2,TGFB1,TGFBR1,ENG,BMPR1A,ACVR1,ACVR2A,BMP4,BMP2,TWSG1,GDF11,ACVR1B,SDCBP,ACVRL1,SMAD4,DAB2,RBPMS,BMPR2,CSNK2B	GDF11	RBPMS
GO_REGULATION_OF_LIPID_TRANSPORTER_ACTIVITY	GO:0110112	1	Up	2.387328291428018e-12	1.35820615718474e-9	3	PRKCD	PRKCD
GO_PROTEIN_K11_LINKED_UBIQUITINATION	GO:0070979	25	Down	2.877032535611867e-12	1.519895188098955e-9	2	CDC27,ANAPC4,RNF4,UBE2A,UBE2D4,ANAPC5,CDC23,UBE2W,FZR1,UBE2S,UBE2D3,UBE2B,ANAPC13,CDC16,ANAPC11,ANAPC1,ANAPC10,UBE2E3,RNF26,ANAPC2,CDC26,UBE2E2,UBE2L3,UBE2H,ANAPC7		ANAPC13
GO_POSITIVE_REGULATION_OF_NEURON_MATURATION	GO:0014042	4	Down	2.0008463775071059e-10	9.865506538695037e-8	1	MAP3K13,BCL2,MTOR,OPA1		MAP3K13
GO_REGULATION_OF_NEURON_MATURATION	GO:0014041	5	Down	5.145795283282271e-9	2.3786438696972294e-6	1	MAP3K13,EDNRB,BCL2,MTOR,OPA1		MAP3K13,EDNRB
GO_RETROGRADE_AXONAL_TRANSPORT	GO:0008090	13	Up	6.150667518266485e-9	2.591439799869724e-6	3	PAFAH1B1,KIF1B,KIF1C,ACTR10,SOD1,SNAPIN,TMEM108,DST,NDEL1,MAP1A,KIF5B,HAP1,DYNC1H1	ACTR10,DYNC1H1	KIF1B
GO_PANCREAS_DEVELOPMENT	GO:0031016	35	Up	6.306911357173476e-9	2.591439799869724e-6	1	BAD,BAK1,RFX3,GSK3B,XBP1,FOXF1,GSK3A,CDK6,RHEB,WFS1,NPHP3,WNT5A,HES1,ACVR2B,WLS,SOX4,BMP4,ARNTL,MEN1,MEIS2,CLOCK,ANXA1,GDF11,IL6,PDPK1,CCDC40,AKT1,TCF7L2,SIDT2,FOXO1,CTNNB1,INSR,EIF2AK3,SMAD2,DLL1	BAK1,GSK3A,SOX4,GDF11	FOXF1,FOXO1,SMAD2
GO_METANEPHROS_DEVELOPMENT	GO:0001656	35	Up	9.478448583434318e-9	3.6896108275305376e-6	1	PKD1,WWTR1,ACAT1,ITGA8,AKR1B1,CTSH,GLI3,PDGFRB,HES1,STAT1,ID2,ID3,APH1A,TCF21,PKD2,EGR1,RDH10,BMP4,GDF11,MYC,YAP1,SMAD4,DLG5,SPRY1,NIPBL,FBN1,CTNNB1,BCL2,LAMB2,BASP1,PTCH1,NF1,PDGFA,LGR4,FOXD1	ID3,GDF11,MYC	NIPBL
GO_ACTIVATION_OF_JNKK_ACTIVITY	GO:0007256	5	Down	1.1098035116479928e-8	4.1040533860742775e-6	2	MAP3K13,MAP3K10,RIPK1,MAP3K12,MAP3K11		MAP3K13
GO_POSITIVE_REGULATION_OF_CELL_MATURATION	GO:1903431	5	Down	1.4130767552866302e-8	4.976721753380913e-6	1	SIRT2,MAP3K13,BCL2,MTOR,OPA1		MAP3K13
GO_DEVELOPMENTAL_INDUCTION	GO:0031128	14	Up	2.5381770204580005e-8	8.532889656048806e-6	1	HIPK2,FGFR1,FGF1,BMP4,BMP2,WNT2B,WNT3A,C12orf43,HIPK1,SPRY1,FRS2,CTNNB1,AR,ROBO1	FGFR1,C12orf43,AR	WNT2B
GO_SMAD_PROTEIN_SIGNAL_TRANSDUCTION	GO:0060395	32	Up	5.690446047172139e-8	1.8298495202123976e-5	2	WWTR1,VIM,HIPK2,TGFB2,NUP93,TGFB1,TGFBR1,BMPR1A,PBLD,SUB1,LNPEP,SMAD5,SPTBN1,BMP4,BMP2,GDF11,TOB1,SMAD4,PARP1,DAB2,RBPMS,SKI,SMAD3,ATOH8,SLC33A1,FOS,SMAD1,SMAD2,FAM89B,JUN,MAGI2,RBM14	VIM,GDF11,SMAD3	SUB1,RBPMS,SMAD2
GO_PATHWAY_RESTRICTED_SMAD_PROTEIN_PHOSPHORYLATION	GO:0060389	29	Up	1.026629236988553e-7	3.1637290986530575e-5	2	STRAP,TGFBR3,TGFB2,SMAD7,TGFB1,TGFBR1,ENG,BMPR1A,PBLD,ACVR1,ACVR2A,PMEPA1,BMP4,BMP2,PIN1,TWSG1,GDF11,ACVR1B,USP15,SDCBP,EMILIN1,ACVRL1,SMAD4,DAB2,RBPMS,TGFBR2,BMPER,BMPR2,CSNK2B	GDF11	TGFBR3,RBPMS,BMPER
GO_POSITIVE_REGULATION_OF_NEURON_PROJECTION_ARBORIZATION	GO:0150012	6	Down	2.456505942082042e-7	7.267327179055512e-5	1	DVL2,MAP3K13,DVL1,WNT5A,DLG4,DVL3		MAP3K13
GO_SPINAL_CORD_DEVELOPMENT	GO:0021510	42	Up	5.961925102297548e-7	1.6959383867920253e-4	1	PKD1,EED,TULP3,NFE2L1,CHRD,PHGDH,ERCC2,PTPRS,PTN,GLI3,ZPR1,LOXL3,PTBP2,PKD2,SOX4,ZC4H2,MPST,GDF11,ACTL6A,IFT172,AKT1,LMO4,ABT1,DAAM2,NOTCH1,BAG3,WNT3A,PLXDC1,IFT122,INTU,PBX3,SOX12,CLN8,MED12,PTCH1,DYNC2H1,NF1,DLL1,MTOR,GIGYF2,DCTN1,TCTN1	SOX4,GDF11,BAG3,GIGYF2	IFT172,INTU
GO_ESTABLISHMENT_OF_MITOCHONDRION_LOCALIZATION	GO:0051654	18	Up	9.973032960330341e-7	2.7318722879482666e-4	3	SPAST,KIF1B,HIF1A,TRAK2,MARK1,UXT,RHOT1,MAP1S,MAP1B,ACTR10,LRPPRC,RHOT2,FEZ1,UBB,HAP1,TRAK1,OPA1,MYO19	RHOT1,ACTR10,UBB	KIF1B,FEZ1
GO_GLUTAMINE_FAMILY_AMINO_ACID_METABOLIC_PROCESS	GO:0009064	28	Up	1.9263718926671613e-6	5.088373756487974e-4	2	GCLC,GCLM,CTPS2,ATP2B4,OAT,ASNS,ARG2,PHGDH,NIT2,GLS,SLC25A12,GOT1,GOT2,ASL,GFPT2,GLUL,FPGS,ASNSD1,PYCR2,ADHFE1,GLUD1,DDAH1,SLC7A7,GMPS,MECP2,CTPS1,GFPT1,DDAH2	OAT,ASNS,ASL,GLUD1,GFPT1	GLUL
GO_MESONEPHROS_DEVELOPMENT	GO:0001823	46	Up	2.6317674896535783e-6	6.71191460464754e-4	1	PKD1,DLG1,RARB,FGFR1,ARG2,SMAD7,GLI3,LZTS2,ZBTB16,VEGFA,FGF1,SMAD5,HES1,WNT6,TCF21,PKD2,PGF,CAT,SDC4,BMP4,GZF1,BMP2,LAMA5,RARA,WNT2B,GDF11,MYC,FGF2,SMAD4,SLIT2,SPRY1,BMPER,ILK,SMAD3,CTNNB1,NPNT,BCL2,SMAD2,BASP1,CTNNBIP1,MAGED1,PBX1,PTCH1,LGR4,FOXD1,HOXB7	FGFR1,WNT6,GDF11,MYC,SMAD3	RARB,WNT2B,BMPER,SMAD2
GO_NUCLEUS_LOCALIZATION	GO:0051647	20	Up	3.2118412079921784e-6	7.918259191436717e-4	3	PAFAH1B1,SYNE2,CDC42,PCM1,SUN2,SLC9A3R1,ACTR1B,DOCK7,ACTR10,MYH10,FHOD1,BIN1,ACTR1A,SUN1,CLMN,HOOK3,CEP120,PTK2,SYNE3,DYNC1H1	ACTR10,DYNC1H1
GO_REGULATION_OF_WNT_SIGNALING_PATHWAY_INVOLVED_IN_HEART_DEVELOPMENT	GO:0003307	2	Up	5.746973382235971e-6	0.0013711166172586209	1	BMP2,RBPJ	RBPJ
GO_ENDOCARDIUM_MORPHOGENESIS	GO:0003160	2	Up	6.643889542532385e-6	0.0014890365774718037	1	NOTCH1,RBPJ	RBPJ
GO_AUDITORY_RECEPTOR_CELL_FATE_COMMITMENT	GO:0009912	2	Up	6.643889542532385e-6	0.0014890365774718037	1	NOTCH1,RBPJ	RBPJ
GO_CAMERA_TYPE_EYE_MORPHOGENESIS	GO:0048593	53	Up	1.263602485183561e-5	0.002741477975220332	1	BAK1,HIPK2,LRP6,FAT1,BAX,KDM2B,HIF1A,YY1,JAG1,PTN,TSPAN12,GLI3,NAGLU,C12orf57,VEGFA,MAN2A1,ARL6,WNT5A,MFN2,ARID1A,TBX2,BMP4,TBC1D20,WNT2B,NOTCH2,GDF11,AHI1,FOXF2,ABI2,BBS4,MEIS1,SHROOM2,ZEB1,THY1,SKI,RDH13,LRP5,HIPK1,IFT122,FRS2,CTNNB1,SP3,PTPRM,ZHX2,CCDC66,TSKU,TDRD7,NF1,TOPORS,DLL1,PHACTR4,RING1,HMGN1	BAK1,GDF11,RING1	WNT2B,NOTCH2,PHACTR4
GO_POSITIVE_REGULATION_OF_T_CELL_RECEPTOR_SIGNALING_PATHWAY	GO:0050862	6	Up	1.297346256526658e-5	0.002741477975220332	2	CYLD,PRKD2,CD81,RAB29,RPS3,RELA	RAB29
GO_ROOF_OF_MOUTH_DEVELOPMENT	GO:0060021	49	Up	1.3832132542059834e-5	0.002841734785585404	1	SNAI2,TGFBR3,LRP6,DLG1,MEF2C,TGFB2,NPRL3,GLI3,TGFBR1,PLEKHA1,BMPR1A,PAK1IP1,WNT5A,ACVR2B,LOXL3,SOS1,SUMO1,PRRX1,TCF21,TBX2,SNAI1,INSIG2,TBX3,GDF11,ANP32B,FOXF2,LRRC32,IFT172,BBS7,LEF1,SMAD4,WDPCP,CSRNP1,ARID5B,WNT3A,FZD1,SKI,MSX1,PYGO2,TGFBR2,TIPARP,SGPL1,CHD7,SMAD2,TSHZ1,BCOR,CLDN5,INSIG1,ASPH	MEF2C,GDF11,FZD1,INSIG1	TGFBR3,TBX3,IFT172,SMAD2
GO_ESTABLISHMENT_OF_MITOTIC_SPINDLE_LOCALIZATION	GO:0040001	23	Up	1.799672187094413e-5	0.0035973987826352105	3	PAFAH1B1,SPDL1,NDE1,CLASP1,ZW10,NSFL1C,BCCIP,KPNB1,ACTR1B,ARHGEF2,GPSM2,ACTR10,SPRY2,CDK5RAP2,NUMA1,ACTR1A,DYNLT1,MCPH1,ITGB1,SPRY1,NDEL1,HTT,DCTN1	ACTR10,CDK5RAP2
GO_REGULATION_OF_CELL_MATURATION	GO:1903429	9	Down	1.9398532148784456e-5	0.0037575197365774847	1	SIRT2,MAP3K13,PPP2R1A,EDNRB,NPR2,BCL2,YTHDF2,MTOR,OPA1		MAP3K13,EDNRB
GO_ESTABLISHMENT_OF_SPINDLE_ORIENTATION	GO:0051294	23	Up	1.9813854749394525e-5	0.0037575197365774847	3	PAFAH1B1,SPDL1,MAP4,NDE1,CLASP1,ZW10,NSFL1C,BCCIP,ACTR1B,ARHGEF2,GPSM2,ACTR10,SPRY2,CDK5RAP2,NUMA1,ACTR1A,DYNLT1,MCPH1,ITGB1,SPRY1,NDEL1,HTT,DCTN1	ACTR10,CDK5RAP2
GO_POSITIVE_REGULATION_OF_TRANSMEMBRANE_RECEPTOR_PROTEIN_SERINE_THREONINE_KINASE_SIGNALING_PATHWAY	GO:0090100	57	Up	2.1254270033349786e-5	0.003929914529166375	2	CREBBP,ZC3H3,HIPK2,NEO1,TGFBR3,ITGA8,TGFB2,HSP90AB1,EP300,SNW1,NUP93,TGFB1,FKBP8,TGFBR1,ENG,BMPR1A,FBXL15,HES1,ACVR2B,ACVR1,STK11,GOT1,ACVR2A,GIPC1,BMP4,BMP2,TWSG1,CDKN1C,MEN1,NOTCH2,GDF11,ACVR1B,NUMA1,SDCBP,THBS1,ACVRL1,TGFB1I1,SMAD4,PARP1,NOTCH1,ADAM17,PELO,DAB2,FLCN,RBPMS,RNF111,MSX1,CITED2,ILK,RBPJ,ING2,NPNT,SMAD2,UBE2O,BMPR2,CSNK2B,FOXD1	CDKN1C,GDF11,THBS1,ADAM17,RBPJ	TGFBR3,NOTCH2,RBPMS,SMAD2
GO_REGULATION_OF_NEURON_PROJECTION_ARBORIZATION	GO:0150011	9	Down	2.884765509159998e-5	0.005203835537987157	1	DVL2,MYO9A,MAP3K13,DVL1,WNT5A,MACF1,DLG4,MOV10,DVL3		MAP3K13,MACF1
GO_SPHINGOMYELIN_CATABOLIC_PROCESS	GO:0006685	3	Up	6.034925622642467e-5	0.010627216644062782	2	SMPD4,PRKCD,SMPD1	PRKCD
GO_MESODERM_DEVELOPMENT	GO:0007498	58	Up	7.493331804296708e-5	0.012888530703390338	1	ITGA3,NUP133,PRKACA,TEAD2,FGFR1,ITGA8,CHRD,PUS7,JAK2,FOXF1,MEST,BMPR1A,PRKAR1A,SRF,VEGFA,PPP2CA,WNT5A,ACVR2B,EPB41L5,ACVR1,WLS,NR4A3,ACVR2A,SNAI1,BMP4,TWSG1,EXOC4,KDM6B,TBX3,GDF11,KLF4,YAP1,LEF1,SMAD4,SFRP2,KDM6A,ITGB1,EXT2,WNT3A,SSBP3,ETS2,POGLUT1,ITGA2,CITED2,SMAD3,ZFPM2,RPL38,SMAD2,CTDNEP1,HES7,SETD2,EXT1,ZFP36L1,NF2,POFUT2,TXNRD1,LDB1,BMPR2	FGFR1,PPP2CA,GDF11,SMAD3	FOXF1,SRF,TBX3,SMAD2
GO_KIDNEY_EPITHELIUM_DEVELOPMENT	GO:0072073	63	Up	1.9602160288645907e-4	0.032949449430642076	1	PKD1,WWTR1,ACAT1,DLG1,RARB,FGFR1,ARG2,MEF2C,JAG1,SMAD7,GLI3,LZTS2,VEGFA,FGF1,SMAD5,HES1,STAT1,WNT6,TCF21,PKD2,PGF,CAT,SDC4,BMP4,GZF1,BMP2,LAMA5,RARA,WNT2B,NOTCH2,GDF11,AHI1,MYC,YAP1,FGF2,IQGAP1,SMAD4,SLIT2,NOTCH1,MYO1E,KLF15,HEYL,SPRY1,BMPER,ILK,SMAD3,CTNNB1,NPNT,MTSS1,BCL2,LAMB2,SMAD2,BASP1,CTNNBIP1,MAGED1,PBX1,PTCH1,MAGI2,KANK2,DLL1,LGR4,FOXD1,HOXB7	FGFR1,MEF2C,WNT6,GDF11,MYC,SMAD3	RARB,WNT2B,NOTCH2,MYO1E,BMPER,SMAD2
GO_ALPHA_AMINO_ACID_BIOSYNTHETIC_PROCESS	GO:1901607	37	Up	2.2250598919132942e-4	0.03657009546797939	2	AASS,MRI1,ATP2B4,OAT,ASNS,PLOD1,SEPHS1,PHGDH,MTAP,MTHFD1,BCAT2,PLOD3,GLS,SLC25A12,PARK7,MTR,GOT1,MTRR,GOT2,ASL,SERINC3,GLUL,ASNSD1,PYCR2,THNSL2,ENOPH1,GLUD1,APIP,AASDHPPT,PLOD2,MTHFD2L,SERINC5,SRR,MTHFR,SEPHS2,SHMT2,ADI1	OAT,ASNS,SEPHS1,ASL,GLUD1,SERINC5	PARK7,GLUL,ADI1
GO_CANONICAL_WNT_SIGNALING_PATHWAY_INVOLVED_IN_HEART_DEVELOPMENT	GO:0061316	3	Up	2.5848874747765667e-4	0.041560495137929324	1	WNT3A,CTNNB1,RBPJ	RBPJ
GO_EYE_MORPHOGENESIS	GO:0048592	68	Up	2.785585709988188e-4	0.043816774567979465	1	BAK1,PRDM1,HIPK2,LRP6,RARB,FAT1,BAX,KDM2B,HIF1A,YY1,JAG1,PTN,TSPAN12,GLI3,NAGLU,C12orf57,VEGFA,MAN2A1,ARL6,WNT5A,EFEMP1,MFN2,MFAP2,ARID1A,TBX2,BMP4,TBC1D20,COL5A1,WNT2B,NOTCH2,AGTPBP1,GDF11,AHI1,FOXF2,ABI2,BBS4,NKD1,MEIS1,SHROOM2,ZEB1,THY1,SKI,RDH13,LRP5,HIPK1,PRKCI,IFT122,NIPBL,FBN1,FRS2,CTNNB1,STAT3,BCL2,RARG,SP3,PTPRM,ZHX2,CCDC66,TSKU,TDRD7,NF1,TOPORS,CEP290,DLL1,PHACTR4,RING1,COL5A2,HMGN1	BAK1,GDF11,RING1	RARB,WNT2B,NOTCH2,NIPBL,CEP290,PHACTR4
GO_POSITIVE_REGULATION_OF_CELL_FATE_COMMITMENT	GO:0010455	3	Up	2.843706299706617e-4	0.043816774567979465	1	FGF2,WNT3A,RBPJ	RBPJ
