## Extended Data Table 7 for "An integrated cell atlas of the human lung in health and disease": Pericytes-BMI-GO_BP-Total.tsv

GeneSet	GOID	NGenes	Direction	PValue	FDR	Cluster	Genes	DEUp	DEDown
GO_REGULATION_OF_BRANCHING_MORPHOGENESIS_OF_A_NERVE	GO:2000172	2	Up	1.6806245087453146e-307	1.2429898866680347e-303	1	MAP3K13,RTN4	MAP3K13
GO_BRANCHING_MORPHOGENESIS_OF_A_NERVE	GO:0048755	3	Up	8.070236140237541e-199	2.9843733246598426e-195	1	MAP3K13,RTN4,RERE	MAP3K13
GO_POSITIVE_REGULATION_OF_NEURON_MATURATION	GO:0014042	4	Up	1.4840864922851135e-146	3.6587678989802335e-143	1	MAP3K13,BCL2,MTOR,OPA1	MAP3K13
GO_REGULATION_OF_NEURON_MATURATION	GO:0014041	5	Up	7.270145422379502e-117	1.34424988859797e-113	1	MAP3K13,EDNRB,BCL2,MTOR,OPA1	MAP3K13,EDNRB
GO_ACTIVATION_OF_JNKK_ACTIVITY	GO:0007256	5	Up	3.7126542331939e-116	5.491758141740417e-113	2	MAP3K13,MAP3K10,RIPK1,MAP3K12,MAP3K11	MAP3K13
GO_POSITIVE_REGULATION_OF_CELL_MATURATION	GO:1903431	5	Up	5.866060437226344e-116	7.230897165621007e-113	1	SIRT2,MAP3K13,BCL2,MTOR,OPA1	MAP3K13
GO_POSITIVE_REGULATION_OF_NEURON_PROJECTION_ARBORIZATION	GO:0150012	6	Up	1.5263213693406934e-95	1.6126675496633956e-92	1	DVL2,MAP3K13,DVL1,WNT5A,DLG4,DVL3	MAP3K13
GO_SPINAL_CORD_PATTERNING	GO:0021511	6	Down	3.274232513737306e-69	3.027027958950139e-66	1	TULP3,CHRD,GLI3,GDF11,IFT122,INTU	INTU	GDF11
GO_REGULATION_OF_CELL_MATURATION	GO:1903429	9	Up	1.3253796477670767e-62	1.0891675416539222e-59	1	SIRT2,MAP3K13,PPP2R1A,EDNRB,NPR2,BCL2,YTHDF2,MTOR,OPA1	MAP3K13,EDNRB
GO_REGULATION_OF_NEURON_PROJECTION_ARBORIZATION	GO:0150011	9	Up	3.8445843686180734e-62	2.843454599029927e-59	1	DVL2,MYO9A,MAP3K13,DVL1,WNT5A,MACF1,DLG4,MOV10,DVL3	MAP3K13,MACF1
GO_NEURON_PROJECTION_ARBORIZATION	GO:0140058	13	Up	9.828252342867395e-42	6.60815948434975e-39	1	DVL2,MYO9A,ROCK1,MAP3K13,SEMA3A,PTN,DVL1,WNT5A,MACF1,DLG4,TAOK2,MOV10,DVL3	MAP3K13,MACF1
GO_REGULATION_OF_MORPHOGENESIS_OF_A_BRANCHING_STRUCTURE	GO:0060688	24	Up	1.4076738889511764e-25	8.675963402235751e-23	1	BTBD7,SNAI2,HGF,MAP3K13,NTN4,SIRT6,FGFR1,ABL1,MDK,VEGFA,WNT5A,RTN4,PGF,BMP4,WNT2B,CTNNB1,AR,MAGED1,RXRA,PDGFA,LGR4,PHB2,ETV5,HOXB7	MAP3K13,MDK,WNT2B	AR
GO_POSITIVE_REGULATION_OF_PATHWAY_RESTRICTED_SMAD_PROTEIN_PHOSPHORYLATION	GO:0010862	19	Down	9.082067684374716e-25	5.166997891818108e-22	2	TGFB2,TGFB1,TGFBR1,ENG,BMPR1A,ACVR1,ACVR2A,BMP4,BMP2,TWSG1,GDF11,ACVR1B,SDCBP,ACVRL1,SMAD4,DAB2,RBPMS,BMPR2,CSNK2B		GDF11,RBPMS
GO_ACTIVATION_OF_JUN_KINASE_ACTIVITY	GO:0007257	25	Up	4.586731545813279e-21	2.4231047509167868e-18	2	SPAG9,MAP4K5,MAP2K4,MAP3K13,HACD3,MAP2K7,MUL1,WNT5A,PKN1,MAP3K10,MDFIC,DBNL,DAB2IP,RIPK1,MAPK8IP3,MAP3K12,MAP3K6,TAOK1,MAP4K2,MAP3K2,MAP3K11,ERN1,PTPN1,MAP3K5,DAXX	MAP3K13,MAP2K7,MAP3K2	DAB2IP
GO_NEURON_MATURATION	GO:0042551	26	Up	9.827308966841759e-20	4.8455184745841096e-17	1	KDM1A,FARP2,ANKS1A,MAP3K13,NTN4,SCARF1,NRCAM,PICK1,CLN5,C3,CDKN1C,EDNRB,MTCH1,RB1,APP,SCLT1,NR4A2,LGI4,B4GALT5,NFASC,MECP2,BCL2,C1QA,AGRN,MTOR,OPA1	MAP3K13,EDNRB
GO_POSITIVE_REGULATION_OF_AXON_EXTENSION	GO:0045773	29	Up	1.5912743106308136e-18	7.355665500890936e-16	1	TNFRSF12A,PAFAH1B1,RUFY3,MAP3K13,CTTN,ADNP,RAB11A,MEGF8,SRF,VEGFA,SEMA5A,DBN1,FN1,LRP1,MACF1,MAP1B,DBNL,NTRK3,GOLGA4,ZFYVE27,ILK,NDEL1,ANAPC2,HCLS1,TRPV2,GDI1,BMPR2,TWF2,CYFIP1	MAP3K13,SRF,SEMA5A,MACF1,ZFYVE27	GDI1
GO_PATHWAY_RESTRICTED_SMAD_PROTEIN_PHOSPHORYLATION	GO:0060389	29	Down	2.6847375178205347e-15	1.168018745988275e-12	2	STRAP,TGFBR3,TGFB2,SMAD7,TGFB1,TGFBR1,ENG,BMPR1A,PBLD,ACVR1,ACVR2A,PMEPA1,BMP4,BMP2,PIN1,TWSG1,GDF11,ACVR1B,USP15,SDCBP,EMILIN1,ACVRL1,SMAD4,DAB2,RBPMS,TGFBR2,BMPER,BMPR2,CSNK2B	BMPER	GDF11,RBPMS
GO_SMAD_PROTEIN_SIGNAL_TRANSDUCTION	GO:0060395	32	Down	1.0133865616592772e-14	4.163892783351119e-12	2	WWTR1,VIM,HIPK2,TGFB2,NUP93,TGFB1,TGFBR1,BMPR1A,PBLD,SUB1,LNPEP,SMAD5,SPTBN1,BMP4,BMP2,GDF11,TOB1,SMAD4,PARP1,DAB2,RBPMS,SKI,SMAD3,ATOH8,SLC33A1,FOS,SMAD1,SMAD2,FAM89B,JUN,MAGI2,RBM14	SUB1,SMAD2	VIM,GDF11,RBPMS,SMAD3,SLC33A1,RBM14
GO_ACTIVATION_OF_MAPKK_ACTIVITY	GO:0000186	36	Up	1.6467188891782813e-13	6.41006994966451e-11	2	EIF2AK2,MAP3K13,PSEN1,MAP3K4,MAP3K1,JAK2,GADD45B,CRKL,MAPK1,MAPK3,TGFBR1,RAPGEF1,MAP3K8,LAMTOR3,LAMTOR2,BMP4,MAP3K10,RAF1,KIDINS220,TAOK3,MAP3K7,RIPK1,MAP3K12,MAP3K6,EGFR,TAOK2,BRAF,TAOK1,FRS2,CRK,ADAM9,MAP3K2,MAP3K11,F2R,MAP3K5,MAP3K3	MAP3K13,MAP3K2	EIF2AK2,RAPGEF1
GO_POSITIVE_REGULATION_OF_JUN_KINASE_ACTIVITY	GO:0043507	37	Up	2.0373249505185978e-13	7.534027667017775e-11	2	DVL2,SPAG9,MAP4K5,MAP2K4,MAP3K13,HACD3,MAP2K7,MAP3K4,MUL1,FZD10,SASH1,WNT5A,PKN1,TRAF2,MAP3K10,TAOK3,MDFIC,MAP3K7,DBNL,DAB2IP,RIPK1,MAPK8IP3,MAP3K12,MAP3K6,RPS3,TAOK1,DVL3,MAP4K2,ZEB2,MAP3K2,MAP3K11,TRAF6,ERN1,PTPN1,MAP3K5,DAXX,AGER	MAP3K13,MAP2K7,MAP3K2	DAB2IP,RPS3
GO_PANCREAS_DEVELOPMENT	GO:0031016	35	Down	6.36114522940915e-11	2.2403347674623845e-8	1	BAD,BAK1,RFX3,GSK3B,XBP1,FOXF1,GSK3A,CDK6,RHEB,WFS1,NPHP3,WNT5A,HES1,ACVR2B,WLS,SOX4,BMP4,ARNTL,MEN1,MEIS2,CLOCK,ANXA1,GDF11,IL6,PDPK1,CCDC40,AKT1,TCF7L2,SIDT2,FOXO1,CTNNB1,INSR,EIF2AK3,SMAD2,DLL1	GSK3B,FOXF1,SMAD2	BAK1,RHEB,SOX4,ANXA1,GDF11
GO_METANEPHROS_DEVELOPMENT	GO:0001656	35	Down	8.756295207279375e-11	2.9437072433199206e-8	1	PKD1,WWTR1,ACAT1,ITGA8,AKR1B1,CTSH,GLI3,PDGFRB,HES1,STAT1,ID2,ID3,APH1A,TCF21,PKD2,EGR1,RDH10,BMP4,GDF11,MYC,YAP1,SMAD4,DLG5,SPRY1,NIPBL,FBN1,CTNNB1,BCL2,LAMB2,BASP1,PTCH1,NF1,PDGFA,LGR4,FOXD1	NIPBL	GDF11
GO_REGULATION_OF_JUN_KINASE_ACTIVITY	GO:0043506	45	Up	1.681346210105604e-10	5.406624595626543e-8	2	DVL2,SPAG9,MAP4K5,DTNBP1,MAP2K4,MAP3K13,HACD3,MAP2K7,GSTP1,MAP3K4,DNAJA1,MUL1,HIPK3,FZD10,SASH1,WNT5A,PKN1,TRAF2,MAP3K10,TAOK3,MDFIC,MAP3K7,DBNL,DAB2IP,RIPK1,MAPK8IP3,MAP3K12,MAP3K6,SFRP2,RPS3,PDCD4,TAOK1,DVL3,MAP4K2,ZEB2,MAP3K2,MAP3K11,TRAF6,ERN1,AIDA,PTPN1,ZNF675,MAP3K5,DAXX,AGER	MAP3K13,MAP2K7,MAP3K2	DTNBP1,DNAJA1,DAB2IP,RPS3
GO_POSITIVE_REGULATION_OF_AXONOGENESIS	GO:0050772	51	Up	1.1518255874676597e-9	3.549542518712838e-7	1	PLXND1,TNFRSF12A,PAFAH1B1,RUFY3,NGFR,RHOA,MAP3K13,CTTN,NIN,ADNP,METRN,RAB11A,MEGF8,SRF,VEGFA,SEMA5A,DBN1,PLXNA1,FN1,STK25,STK11,LRP1,MAP2K2,MACF1,MAP1B,DBNL,SKIL,NTRK3,ARHGDIA,GOLGA4,SLIT2,WNT3A,ZFYVE27,PLXNB1,ILK,NDEL1,MAP2K1,ZEB2,ROBO1,LPAR3,ANAPC2,HCLS1,IST1,TRAK1,EFNA5,TRPV2,PLXNB2,GDI1,BMPR2,TWF2,CYFIP1	MAP3K13,SRF,SEMA5A,MACF1,ZFYVE27	RHOA,MAP2K1,GDI1
GO_NUCLEAR_MIGRATION_ALONG_MICROTUBULE	GO:0030473	6	Down	2.1263905608160986e-9	6.290713835118346e-7	1	SYNE2,SUN2,ACTR1B,ACTR10,ACTR1A,SUN1		SYNE2,ACTR10
GO_POSITIVE_REGULATION_OF_TRANSMEMBRANE_RECEPTOR_PROTEIN_SERINE_THREONINE_KINASE_SIGNALING_PATHWAY	GO:0090100	57	Down	4.018286724322517e-9	1.143048023580359e-6	2	CREBBP,ZC3H3,HIPK2,NEO1,TGFBR3,ITGA8,TGFB2,HSP90AB1,EP300,SNW1,NUP93,TGFB1,FKBP8,TGFBR1,ENG,BMPR1A,FBXL15,HES1,ACVR2B,ACVR1,STK11,GOT1,ACVR2A,GIPC1,BMP4,BMP2,TWSG1,CDKN1C,MEN1,NOTCH2,GDF11,ACVR1B,NUMA1,SDCBP,THBS1,ACVRL1,TGFB1I1,SMAD4,PARP1,NOTCH1,ADAM17,PELO,DAB2,FLCN,RBPMS,RNF111,MSX1,CITED2,ILK,RBPJ,ING2,NPNT,SMAD2,UBE2O,BMPR2,CSNK2B,FOXD1	SMAD2	GDF11,THBS1,RBPMS,CITED2,RBPJ
GO_REGULATION_OF_EXTENT_OF_CELL_GROWTH	GO:0061387	58	Up	1.9240686487278602e-8	5.270522861478242e-6	1	TNFRSF12A,IFRD1,CDKL3,PAFAH1B1,RUFY3,MAP3K13,SEMA3A,SEMA3C,MAP2,DNM2,RAB21,GSK3B,ULK2,CTTN,NRCAM,DPYSL2,ABL1,ADNP,RAB11A,PTPRS,MEGF8,SRF,VEGFA,SEMA5A,DBN1,WNT5A,TTL,RTN4,FN1,LRP1,MACF1,RNF6,APOE,OLFM1,MAP1B,WDR36,DBNL,SEMA6D,NTRK3,GOLGA4,WNT3A,ZFYVE27,RYK,ILK,NDEL1,SEMA4C,SIN3A,LPAR3,ANAPC2,HCLS1,IST1,EFNA5,SEMA4B,TRPV2,GDI1,BMPR2,TWF2,CYFIP1	MAP3K13,GSK3B,SRF,SEMA5A,MACF1,ZFYVE27	GDI1
GO_SPINAL_CORD_DEVELOPMENT	GO:0021510	42	Down	4.8823665985882985e-8	1.2896422629699664e-5	1	PKD1,EED,TULP3,NFE2L1,CHRD,PHGDH,ERCC2,PTPRS,PTN,GLI3,ZPR1,LOXL3,PTBP2,PKD2,SOX4,ZC4H2,MPST,GDF11,ACTL6A,IFT172,AKT1,LMO4,ABT1,DAAM2,NOTCH1,BAG3,WNT3A,PLXDC1,IFT122,INTU,PBX3,SOX12,CLN8,MED12,PTCH1,DYNC2H1,NF1,DLL1,MTOR,GIGYF2,DCTN1,TCTN1	IFT172,INTU	NFE2L1,SOX4,GDF11
GO_MESONEPHROS_DEVELOPMENT	GO:0001823	46	Down	9.29045866213575e-8	2.3693873194881383e-5	1	PKD1,DLG1,RARB,FGFR1,ARG2,SMAD7,GLI3,LZTS2,ZBTB16,VEGFA,FGF1,SMAD5,HES1,WNT6,TCF21,PKD2,PGF,CAT,SDC4,BMP4,GZF1,BMP2,LAMA5,RARA,WNT2B,GDF11,MYC,FGF2,SMAD4,SLIT2,SPRY1,BMPER,ILK,SMAD3,CTNNB1,NPNT,BCL2,SMAD2,BASP1,CTNNBIP1,MAGED1,PBX1,PTCH1,LGR4,FOXD1,HOXB7	RARB,WNT6,WNT2B,BMPER,SMAD2	GDF11,SMAD3
GO_ROOF_OF_MOUTH_DEVELOPMENT	GO:0060021	49	Down	4.842314122374178e-7	1.1937918416359806e-4	1	SNAI2,TGFBR3,LRP6,DLG1,MEF2C,TGFB2,NPRL3,GLI3,TGFBR1,PLEKHA1,BMPR1A,PAK1IP1,WNT5A,ACVR2B,LOXL3,SOS1,SUMO1,PRRX1,TCF21,TBX2,SNAI1,INSIG2,TBX3,GDF11,ANP32B,FOXF2,LRRC32,IFT172,BBS7,LEF1,SMAD4,WDPCP,CSRNP1,ARID5B,WNT3A,FZD1,SKI,MSX1,PYGO2,TGFBR2,TIPARP,SGPL1,CHD7,SMAD2,TSHZ1,BCOR,CLDN5,INSIG1,ASPH	TBX3,IFT172,SMAD2	MEF2C,GDF11,FZD1
GO_AXONAL_TRANSPORT_OF_MITOCHONDRION	GO:0019896	8	Down	5.76565467490305e-7	1.3755736121155794e-4	1	SPAST,HIF1A,TRAK2,ACTR10,FEZ1,HAP1,TRAK1,OPA1	FEZ1	TRAK2,ACTR10
GO_VIRAL_TRANSLATIONAL_TERMINATION_REINITIATION	GO:0075525	5	Down	6.080287086636125e-7	1.4053063528987744e-4	1	EIF3L,EIF3D,EIF3B,EIF3A,EIF3G		EIF3L
GO_POSITIVE_REGULATION_OF_JNK_CASCADE	GO:0046330	68	Up	7.248124545563179e-7	1.6244584587571295e-4	2	DVL2,SPAG9,MAP4K5,RB1CC1,HIPK2,MAP2K4,CDC42,MAP3K13,HACD3,SEMA3A,TRAF4,MAP2K7,MAP3K4,MUL1,GADD45B,AXIN1,PYCARD,RIPK2,STK3,LTBR,FZD10,SASH1,DUSP22,WNT5A,GADD45A,PKN1,IL1B,TRAF2,TNFRSF19,GADD45G,MAP3K10,TAOK3,MDFIC,MAP3K7,DBNL,DAB2IP,TLR4,RIPK1,SDCBP,MAPK8IP3,MAP3K12,MINK1,APP,MAP3K6,MFHAS1,RPS3,TAOK2,TIRAP,SH3RF1,FZD7,TAOK1,DVL3,MAP4K2,ZEB2,MAP3K2,SH3RF3,MAP3K11,ZNF622,HRAS,TRAF6,ERN1,PLCB1,HMGB1,…	MAP3K13,MAP2K7,GADD45G,MAP3K2,HMGB1	DAB2IP,RPS3
GO_CAMERA_TYPE_EYE_MORPHOGENESIS	GO:0048593	53	Down	7.830695738172708e-7	1.7034066376330983e-4	1	BAK1,HIPK2,LRP6,FAT1,BAX,KDM2B,HIF1A,YY1,JAG1,PTN,TSPAN12,GLI3,NAGLU,C12orf57,VEGFA,MAN2A1,ARL6,WNT5A,MFN2,ARID1A,TBX2,BMP4,TBC1D20,WNT2B,NOTCH2,GDF11,AHI1,FOXF2,ABI2,BBS4,MEIS1,SHROOM2,ZEB1,THY1,SKI,RDH13,LRP5,HIPK1,IFT122,FRS2,CTNNB1,SP3,PTPRM,ZHX2,CCDC66,TSKU,TDRD7,NF1,TOPORS,DLL1,PHACTR4,RING1,HMGN1	WNT2B,PHACTR4	BAK1,GDF11
GO_PROTEIN_K11_LINKED_UBIQUITINATION	GO:0070979	25	Up	1.6805286509150164e-6	3.551197114904989e-4	2	CDC27,ANAPC4,RNF4,UBE2A,UBE2D4,ANAPC5,CDC23,UBE2W,FZR1,UBE2S,UBE2D3,UBE2B,ANAPC13,CDC16,ANAPC11,ANAPC1,ANAPC10,UBE2E3,RNF26,ANAPC2,CDC26,UBE2E2,UBE2L3,UBE2H,ANAPC7	ANAPC13,ANAPC11,UBE2E3
GO_AXON_EXTENSION	GO:0048675	73	Up	2.0640955269325663e-6	4.240569588109239e-4	1	TNFRSF12A,IFRD1,CDKL3,PAFAH1B1,RUFY3,VCL,MAP3K13,SEMA3A,SEMA3C,MAP2,DNM2,RAB21,HSP90AA1,GSK3B,ULK2,CTTN,NRCAM,DPYSL2,HSP90AB1,ABL1,ADNP,RAB11A,SPG11,PTPRS,MEGF8,DVL1,PPP3CB,SRF,VEGFA,SEMA5A,DBN1,WNT5A,TTL,RTN4,FN1,NRP2,LRP1,USP9X,MACF1,RNF6,APOE,OLFM1,MAP1B,WDR36,DBNL,SEMA6D,NTRK3,GOLGA4,SLIT2,C9orf72,ITGB1,WNT3A,ZFYVE27,AUTS2,RYK,ILK,NDEL1,SEMA4C,SIN3A,ALCAM,LAMB2,RAPH1,ANAPC2,ULK1,HCLS1,NDN,SLI…	MAP3K13,GSK3B,SRF,SEMA5A,MACF1,ZFYVE27	GDI1
GO_MESODERM_DEVELOPMENT	GO:0007498	58	Down	4.112140079515486e-6	8.219834602188253e-4	1	ITGA3,NUP133,PRKACA,TEAD2,FGFR1,ITGA8,CHRD,PUS7,JAK2,FOXF1,MEST,BMPR1A,PRKAR1A,SRF,VEGFA,PPP2CA,WNT5A,ACVR2B,EPB41L5,ACVR1,WLS,NR4A3,ACVR2A,SNAI1,BMP4,TWSG1,EXOC4,KDM6B,TBX3,GDF11,KLF4,YAP1,LEF1,SMAD4,SFRP2,KDM6A,ITGB1,EXT2,WNT3A,SSBP3,ETS2,POGLUT1,ITGA2,CITED2,SMAD3,ZFPM2,RPL38,SMAD2,CTDNEP1,HES7,SETD2,EXT1,ZFP36L1,NF2,POFUT2,TXNRD1,LDB1,BMPR2	FOXF1,MEST,SRF,TBX3,SMAD2	GDF11,CITED2,SMAD3
GO_DEVELOPMENTAL_INDUCTION	GO:0031128	14	Down	8.882515395249593e-6	0.0017288179964017364	1	HIPK2,FGFR1,FGF1,BMP4,BMP2,WNT2B,WNT3A,C12orf43,HIPK1,SPRY1,FRS2,CTNNB1,AR,ROBO1	WNT2B	C12orf43,AR
GO_POSITIVE_REGULATION_OF_CELL_MORPHOGENESIS_INVOLVED_IN_DIFFERENTIATION	GO:0010770	94	Up	1.0943212885093687e-5	0.002075282115337254	1	PLXND1,TNFRSF12A,CDKL3,PAFAH1B1,SS18L2,RUFY3,CUL7,NGFR,RHOA,CDC42,LIMS2,MAP3K13,DNM2,RAB21,CTTN,DNM1L,ABL1,CRKL,TRIOBP,NIN,ADNP,ARHGEF7,METRN,FBXO31,RAB11A,ANKRD27,MEGF8,C1QBP,MDK,CAPRIN2,NEDD9,SRF,VEGFA,SEMA5A,DBN1,PLXNA1,FN1,STK25,STK11,LRP1,OBSL1,VAMP7,RREB1,MAP2K2,MACF1,MAP1B,CAPRIN1,RAC1,DBNL,SKIL,PARP6,ACTR2,NTRK3,ARHGDIA,GOLGA4,SLIT2,DOCK5,DOCK1,PTPRD,WNT3A,ZFYVE27,KALRN,ARPC2,PLXNB1,ILK,N…	MAP3K13,MDK,SRF,SEMA5A,MACF1,ACTR2,ZFYVE27,LIMS1	RHOA,MAP2K1,GDI1
GO_KIDNEY_EPITHELIUM_DEVELOPMENT	GO:0072073	63	Down	1.3516110676097514e-5	0.0024991288640104302	1	PKD1,WWTR1,ACAT1,DLG1,RARB,FGFR1,ARG2,MEF2C,JAG1,SMAD7,GLI3,LZTS2,VEGFA,FGF1,SMAD5,HES1,STAT1,WNT6,TCF21,PKD2,PGF,CAT,SDC4,BMP4,GZF1,BMP2,LAMA5,RARA,WNT2B,NOTCH2,GDF11,AHI1,MYC,YAP1,FGF2,IQGAP1,SMAD4,SLIT2,NOTCH1,MYO1E,KLF15,HEYL,SPRY1,BMPER,ILK,SMAD3,CTNNB1,NPNT,MTSS1,BCL2,LAMB2,SMAD2,BASP1,CTNNBIP1,MAGED1,PBX1,PTCH1,MAGI2,KANK2,DLL1,LGR4,FOXD1,HOXB7	RARB,WNT6,WNT2B,MYO1E,HEYL,BMPER,SMAD2	MEF2C,GDF11,SMAD3
GO_REGULATION_OF_WNT_SIGNALING_PATHWAY_INVOLVED_IN_HEART_DEVELOPMENT	GO:0003307	2	Down	2.33162690278673e-5	0.004206027456831867	1	BMP2,RBPJ		RBPJ
GO_EYE_MORPHOGENESIS	GO:0048592	68	Down	2.5700228390530525e-5	0.004525687837532471	1	BAK1,PRDM1,HIPK2,LRP6,RARB,FAT1,BAX,KDM2B,HIF1A,YY1,JAG1,PTN,TSPAN12,GLI3,NAGLU,C12orf57,VEGFA,MAN2A1,ARL6,WNT5A,EFEMP1,MFN2,MFAP2,ARID1A,TBX2,BMP4,TBC1D20,COL5A1,WNT2B,NOTCH2,AGTPBP1,GDF11,AHI1,FOXF2,ABI2,BBS4,NKD1,MEIS1,SHROOM2,ZEB1,THY1,SKI,RDH13,LRP5,HIPK1,PRKCI,IFT122,NIPBL,FBN1,FRS2,CTNNB1,STAT3,BCL2,RARG,SP3,PTPRM,ZHX2,CCDC66,TSKU,TDRD7,NF1,TOPORS,CEP290,DLL1,PHACTR4,RING1,COL5A2,HMGN1	RARB,WNT2B,NIPBL,PHACTR4	BAK1,GDF11,NKD1
GO_ENDOCARDIUM_MORPHOGENESIS	GO:0003160	2	Down	2.7473943820897426e-5	0.004618120193167213	1	NOTCH1,RBPJ		RBPJ
GO_AUDITORY_RECEPTOR_CELL_FATE_COMMITMENT	GO:0009912	2	Down	2.7473943820897426e-5	0.004618120193167213	1	NOTCH1,RBPJ		RBPJ
GO_POSITIVE_REGULATION_OF_STRESS_ACTIVATED_PROTEIN_KINASE_SIGNALING_CASCADE	GO:0070304	86	Up	3.0492647070889443e-5	0.005011635949695518	2	DVL2,SPAG9,MAP4K5,RB1CC1,EIF2AK2,HIPK2,MAP2K4,CDC42,MAP3K13,HACD3,SEMA3A,TRAF4,MAP2K7,RNF13,MAP3K4,MUL1,TGFB2,GADD45B,AXIN1,PYCARD,RIPK2,STK3,LTBR,FZD10,SASH1,DUSP22,VEGFA,HMGCR,PDCD10,WNT5A,STK25,GADD45A,PKN1,IL1B,BMP2,PRMT1,TRAF2,TNFRSF19,KLHDC10,GADD45G,MAP3K10,TAOK3,MDFIC,MAP3K7,DBNL,DAB2IP,TLR4,RIPK1,SDCBP,MAPK8IP3,MAP3K12,MINK1,APP,MAP3K6,ARL6IP5,MFHAS1,RPS3,TAOK2,TIRAP,SH3RF1,FZD7,TAOK1,DV…	MAP3K13,MAP2K7,GADD45G,MAP3K2,HMGB1	EIF2AK2,KLHDC10,DAB2IP,RPS3
GO_MORPHOGENESIS_OF_A_BRANCHING_STRUCTURE	GO:0001763	102	Up	5.113398766817077e-5	0.008221455930299805	1	PLXND1,PKD1,BTBD7,MKS1,SNAI2,HGF,PRDM1,LRP6,MAP3K13,NTN4,SEMA3A,SEMA3C,DLG1,SIRT6,FGFR1,PGR,ABL1,NFATC4,STK4,CTSZ,FOXF1,CTSH,HOXA5,GLI3,ENG,AREG,MDK,SRF,VEGFA,FGF1,WNT5A,PLXNA1,ACVR1,RTN4,WNT6,KDM5B,TCF21,PKD2,PGF,GNA13,RDH10,BMP4,MED1,GZF1,BMP2,LAMA5,KRAS,WNT2B,TBX3,SPRY2,MYC,YAP1,FGF2,LEF1,PML,SMAD4,RERE,SLIT2,SFRP2,NOTCH1,ADM,DLG5,EDNRA,MMP14,LRP5,RBM15,TGFBR2,SPRY1,SPINT1,BTRC,FRS2,ILK,SPINT2…	MAP3K13,STK4,FOXF1,HOXA5,MDK,SRF,WNT6,GNA13,WNT2B,TBX3,DAG1	MMP14,AR
GO_ACTIVATION_OF_MAPK_ACTIVITY	GO:0000187	88	Up	5.455586767057169e-5	0.008585004197692515	2	SPAG9,MAP4K5,CD74,HGF,MAP2K3,TAB2,MAP2K4,MAP3K13,HACD3,MAP2K7,MAPKAPK5,ERP29,MUL1,CRKL,MAPK1,TAB1,MAPK3,RIPK2,MAPK10,MADD,CD81,MAPK14,GHR,FGF1,WNT5A,MAPKAPK3,AVPI1,CXCR4,PKN1,IL1B,BMP2,MAP2K2,SHC2,MAP3K10,PRKAA1,MDFIC,MAP3K7,DBNL,DAB2IP,TLR4,RIPK1,ARRB1,MAP2K5,THBS1,DUSP5,PLCE1,FGF2,MAPK8IP3,DUSP6,MAP3K12,NTRK3,SOD1,MAP3K6,RPS27A,TAOK2,UBC,NRG1,TAB3,TAOK1,SHC1,PEA15,MAPKAPK2,DUSP7,FRS2,PRDX2,MAP4…	MAP3K13,MAP2K7,MAP3K2,UBE2N	DAB2IP,THBS1,UBC,MAP2K1,IKBKG
GO_NEURON_PROJECTION_EXTENSION	GO:1990138	92	Up	6.206612937999676e-5	0.009563356101967834	1	TNFRSF12A,IFRD1,CDKL3,PAFAH1B1,RUFY3,VCL,SYT1,MAP3K13,SEMA3A,SEMA3C,MAP2,DNM2,RAB21,HSP90AA1,GSK3B,ULK2,CTTN,MUL1,NRCAM,DPYSL2,HSP90AB1,ABL1,ADNP,SYT17,RAB11A,SPG11,PTPRS,MEGF8,DVL1,PPP3CB,SRF,VEGFA,SEMA5A,DBN1,WNT5A,PLXNA1,TTL,ITGA4,RTN4,FN1,STK11,NRP2,CXCR4,LRP1,USP9X,FLRT3,MACF1,RNF6,EIF2AK4,APOE,OLFM1,MAP1B,WDR36,DBNL,PLAA,SEMA6D,LLPH,NTRK3,IQGAP1,GOLGA4,TMEM108,SLIT2,C9orf72,ITGB1,IMPACT,WNT…	MAP3K13,GSK3B,SRF,SEMA5A,MACF1,ZFYVE27	GDI1
GO_REGULATION_OF_LIPID_TRANSPORTER_ACTIVITY	GO:0110112	1	Down	9.425320213891694e-5	0.014226462918763873	2	PRKCD		PRKCD
GO_REGULATION_OF_AXONOGENESIS	GO:0050770	95	Up	9.718708948185227e-5	0.014375914276155586	1	PLXND1,MYCBP2,TNFRSF12A,IFRD1,CDKL3,PAFAH1B1,RUFY3,NGFR,RHOA,MARK2,MAP3K13,SEMA3A,SEMA3C,MAP2,DNM2,RAB21,PSEN1,GSK3B,ULK2,CTTN,NRCAM,DPYSL2,ABL1,NIN,ADNP,METRN,RAB11A,PTPRS,MEGF8,UST,SRF,VEGFA,SEMA5A,DBN1,WNT5A,PLXNA1,TTL,RTN4,FN1,STK25,TRAK2,STK11,LRP1,MAP2K2,MACF1,RNF6,CHN1,APOE,ZSWIM6,OLFM1,MAP1B,ZSWIM4,WDR36,DBNL,SKIL,SEMA6D,NTRK3,ARHGDIA,GOLGA4,SLIT2,YTHDF1,THY1,WNT3A,ZFYVE27,ARHGAP35,BRSK1,…	MAP3K13,GSK3B,SRF,SEMA5A,MACF1,CHN1,ZFYVE27,SIPA1L1	MYCBP2,RHOA,TRAK2,MAP2K1,GDI1
GO_ANATOMICAL_STRUCTURE_MATURATION	GO:0071695	76	Up	1.1790501583483221e-4	0.01709853915910626	1	KDM1A,FARP2,MBTPS2,NSUN2,ANKS1A,RHOA,SIRT2,TRIP13,MAP3K13,NTN4,SCARF1,RFX3,PGR,MMP2,MAEA,NRCAM,TGFB2,ARCN1,PICK1,XBP1,HIF1A,TRPC4AP,CDC25B,CLN5,XYLT1,ERCC2,PPP2R1A,HOXA5,WNT5A,PTBP3,RECK,FAM210B,CDKN1A,C3,BMP2,KLF2,CDKN1C,ANKRD17,EDNRB,MTCH1,ACVRL1,RB1,APP,RERE,NOM1,SCLT1,NR4A2,LGI4,B4GALT5,GPAT4,NPR2,G6PD,FLVCR1,NFASC,PLXNB1,CTNNB1,RBPJ,FEM1B,MECP2,THBS3,BCL2,PDE3A,C1QA,DAG1,DDIT3,ANO6,FAM20C,ZB…	MAP3K13,HOXA5,EDNRB,DAG1	RHOA,RECK,FAM210B,RBPJ,PDE3A
GO_POSITIVE_REGULATION_OF_NF_KAPPAB_TRANSCRIPTION_FACTOR_ACTIVITY	GO:0051092	90	Up	1.351266221056737e-4	0.019219163405645435	2	CFLAR,DHX33,TAB2,EIF2AK2,MAP3K13,NFKB2,TRAF5,ERC1,ICAM1,IRAK3,TAB1,RPS6KA5,PSMA6,CD40,TRADD,PYCARD,RIPK2,IKBKB,PRKD2,MTPN,CAV1,TRIM37,NFKB1,TRIM38,WNT5A,ARHGEF2,TRIM32,CLU,TRIM25,CAT,LRRFIP1,IL1B,RBCK1,TRAF2,TICAM1,TRIM5,TRIM22,FLOT2,KRAS,CLOCK,MAP3K7,DHX9,TLR4,RIPK1,FLOT1,APP,CARM1,BCL10,S100A8,RPS27A,MTDH,RPS3,TIRAP,UBC,FER,TAB3,RPS6KA4,S100A9,RNF25,PRKCI,PRDX3,PRKCB,TERF2IP,TRAPPC9,STAT3,AR,UB…	MAP3K13,CD40,NFKB1,S100A9,UBE2N	EIF2AK2,CAV1,RPS3,UBC,AR,HSPA1A,IKBKG
GO_POSITIVE_REGULATION_OF_CELL_GROWTH	GO:0030307	98	Up	1.4471627020077015e-4	0.02001915389831385	1	TNFRSF12A,PAFAH1B1,EXTL3,RUFY3,CYBA,RHOA,SYT1,CDC42,DERL2,MAP3K13,CTTN,KDM2B,SLC9A1,MUL1,TGFB2,KLHL22,ADNP,CSNK2A1,ADNP2,PSMD10,SYT17,RAB11A,MEGF8,MTPN,BRAT1,TGFBR1,EIF4G2,SRF,DNPH1,VEGFA,SEMA5A,HBEGF,DBN1,EIF4G1,FN1,TRIM32,ZNF639,CXCR4,LRP1,EXOSC9,PIN1,MACF1,INO80,PARP2,EXOSC2,MAP1B,DBNL,NCBP1,PLAA,SDCBP,MAP2K5,ADAM10,LEF1,NTRK3,RPTOR,ERBB2,AKT1,S100A8,GOLGA4,SFRP2,EGFR,ADAM17,WNT3A,ZFYVE27,N6AM…	MAP3K13,SRF,SEMA5A,MACF1,RPTOR,ZFYVE27,S100A9,FAM122A	RHOA,DERL2,MMP14,GDI1
GO_REGULATION_OF_CELL_SIZE	GO:0008361	98	Up	1.4616472559612602e-4	0.02001915389831385	1	KDM1A,TNFRSF12A,IFRD1,CDKL3,PAFAH1B1,CLCN6,RUFY3,RB1CC1,SLC12A2,RHOA,MAP3K13,CLNS1A,SEMA3A,SEMA3C,MAP2,DNM2,RAB21,GSK3B,ULK2,CTTN,ADD1,NRCAM,DPYSL2,HSP90AB1,ABL1,ADNP,RAB11A,PTPRS,MEGF8,MTPN,SLC9A3R1,CLCN3,SRF,VEGFA,SEMA5A,SLC12A7,DBN1,WNT5A,TTL,RTN4,FN1,CREB1,LRP1,SLC12A4,MACF1,RNF6,APOE,OLFM1,MAP1B,LAMTOR5,WDR36,CDK4,RAC1,DBNL,LRRC8A,RDX,SEMA6D,ANXA7,NTRK3,RPTOR,AKT1,WDTC1,GOLGA4,SLC12A9,MSN,TM…	MAP3K13,GSK3B,SRF,SEMA5A,MACF1,LRRC8A,RPTOR,ZFYVE27	SLC12A2,RHOA,RDX,GDI1
GO_RETROGRADE_AXONAL_TRANSPORT	GO:0008090	13	Down	1.4998488678330917e-4	0.02016887677544281	1	PAFAH1B1,KIF1B,KIF1C,ACTR10,SOD1,SNAPIN,TMEM108,DST,NDEL1,MAP1A,KIF5B,HAP1,DYNC1H1	DYNC1H1	KIF1B,ACTR10
GO_REGULATION_OF_ARTERY_MORPHOGENESIS	GO:1905651	2	Up	1.5741287674894038e-4	0.02078974350777077	1	MDK,NOTCH1	MDK
GO_POSITIVE_REGULATION_OF_DEVELOPMENTAL_GROWTH	GO:0048639	87	Up	1.6760459044964042e-4	0.021747430718693693	1	TNFRSF12A,PAFAH1B1,RUFY3,YBX3,SYT1,TGFBR3,MAP3K13,ACACB,FGFR1,MEF2C,CTTN,TBX5,MUL1,EZR,MAPK1,ADNP,SYT17,RAB11A,MEGF8,BMPR1A,RPS6KB1,PPARD,MAPK14,SRF,VEGFA,SEMA5A,GHR,DBN1,FN1,CREB1,SERP1,TBX2,CXCR4,LRP1,BBS2,MKKS,PIN1,MACF1,PARP2,MAP1B,HEY2,DBNL,HLX,PLAA,PIM1,YAP1,FGF2,BBS4,NTRK3,AKT1,GOLGA4,NOTCH1,WNT3A,ZFYVE27,TGFBR2,NIPBL,ILK,NDEL1,PPIB,RBPJ,ZFPM2,INSR,CHD7,LPAR3,BCL2,STAT5B,ANAPC2,BASP1,FOXS1…	MAP3K13,TBX5,SRF,SEMA5A,MACF1,ZFYVE27,NIPBL,PPIB	MEF2C,RBPJ,GDI1
GO_NEGATIVE_REGULATION_OF_REGULATORY_T_CELL_DIFFERENTIATION	GO:0045590	2	Up	1.7746727018844922e-4	0.022425368527772393	1	MDK,IRF1	MDK
GO_LEUKOCYTE_CHEMOTAXIS_INVOLVED_IN_INFLAMMATORY_RESPONSE	GO:0002232	2	Up	1.7889355640056398e-4	0.022425368527772393	2	PTN,MDK	MDK
GO_ANTERIOR_POSTERIOR_PATTERN_SPECIFICATION	GO:0009952	97	Down	2.786213682685851e-4	0.03434472732857426	1	FUZ,SCMH1,HIPK2,LRP6,SEMA3C,TULP3,PSEN1,TMED2,KDM2B,PCSK5,CRKL,EP300,YY1,POFUT1,MIB1,FOXF1,HOXA2,HOXA3,HOXA5,HOXA6,GLI3,TGFBR1,BMPR1A,HOXB6,KAT2A,ZBTB16,SRF,WNT5A,HES1,ACVR2B,EPB41L5,WLS,HOXB5,HOXB3,RNF2,ACVR2A,HOXA7,BMP4,BMP2,GRSF1,BHLHE40,WNT2B,TBX3,GDF11,HEY2,ABI1,LEF1,NKD1,TP53,SMAD4,SFRP2,KDM6A,NOTCH1,ATM,WNT3A,SSBP3,ETS2,SKI,BTG2,LRP5,MSX1,HIPK1,POGLUT1,HEYL,FRS2,SMAD3,PBX3,CTNNB1,RBPJ,AXIN…	TMED2,FOXF1,HOXA5,SRF,HOXB5,HOXA7,WNT2B,TBX3,HEYL,SMAD2,ATP6AP2	FUZ,PCSK5,GDF11,NKD1,SMAD3,RBPJ,MLLT3
GO_NEGATIVE_REGULATION_OF_NEURON_DIFFERENTIATION	GO:0045665	109	Down	3.3245464469014305e-4	0.04030876314964423	1	FKBP4,IFRD1,CDKL3,PAFAH1B1,MYLIP,RUFY3,VIM,NGFR,RHOA,CRMP1,NOTCH3,SEMA3A,SEMA3C,MAP2,CBFA2T2,PSEN1,GSK3B,ULK2,REST,LGALS1,NFATC4,CTSZ,JAG1,MIB1,PTPRS,GSK3A,HOXA2,GLI3,KANK1,PMP22,RAPGEF2,DDX6,SEMA5A,UBE3A,WNT5A,HES1,GORASP1,DGUOK,RTN4,ID2,TRAK2,RAB29,ID3,LRP1,MED1,ID1,RNF6,YWHAH,EIF2AK4,APOE,GDF11,MDM2,ITM2C,EDNRB,CDK5RAP2,TRPC6,SEMA6D,PPP3CA,HMG20A,ARHGDIA,APP,CARM1,CERS2,SNAPIN,MEIS1,CTDSP1,CNT…	GSK3B,SEMA5A,EDNRB	VIM,RHOA,TRAK2,RAB29,GDF11,CDK5RAP2,CTDSP1,PTPN9,GDI1
