## Extended Data Table 7 for "An integrated cell atlas of the human lung in health and disease": Plasma_cells-anatomical_region_ccf_score-GO_BP-Total.tsv

GeneSet	GOID	NGenes	Direction	PValue	FDR	Cluster	Genes	DEUp	DEDown
GO_POSITIVE_REGULATION_OF_ESTABLISHMENT_OF_PROTEIN_LOCALIZATION_TO_TELOMERE	GO:1904851	10	Up	2.5769211944788575e-8	1.8860486222390757e-4	1	CCT4,TCP1,DKC1,CCT7,WRAP53,CCT6A,CCT5,CCT8,CCT3,CCT2	TCP1,CCT7,CCT5,CCT8,CCT3,CCT2
GO_PROTEIN_LOCALIZATION_TO_NUCLEOPLASM	GO:1990173	11	Up	7.864233377225982e-8	2.375822963719588e-4	1	CCT4,TCP1,DKC1,CCT7,WRAP53,CCT6A,CCT5,TBRG1,CCT8,CCT3,CCT2	TCP1,CCT7,CCT5,CCT8,CCT3,CCT2
GO_POSITIVE_REGULATION_OF_TELOMERASE_RNA_LOCALIZATION_TO_CAJAL_BODY	GO:1904874	15	Up	9.739967063975669e-8	2.375822963719588e-4	1	CCT4,TCP1,DKC1,CCT7,SHQ1,NAF1,NHP2,CCT6A,CCT5,CCT8,CCT3,CCT2,RUVBL1,NOP10,RUVBL2	TCP1,CCT7,NHP2,CCT5,CCT8,CCT3,CCT2
GO_RESPONSE_TO_INTERLEUKIN_12	GO:0070671	40	Up	1.5319566003747872e-7	2.375822963719588e-4	2	RALA,CNN2,CDC42,RPLP0,JAK2,IL12RB1,MTAP,PSME2,RIPK2,TYK2,AIP,SOD2,HSPA9,LMNB1,CAPZA1,TCP1,HNRNPA2B1,RAP1B,SNRPA1,LCP1,STAT4,SOD1,ARF1,MSN,GSTO1,PDCD4,HNRNPDL,JAK1,BOLA2B,HNRNPF,CFL1,PITPNA,TALDO1,PAK2,ANXA2,P4HB,PPIA,CD47,SIRPA,MIF	CNN2,TCP1,LCP1,HNRNPDL,CFL1,P4HB,PPIA
GO_BINDING_OF_SPERM_TO_ZONA_PELLUCIDA	GO:0007339	12	Up	1.6230516216146934e-7	2.375822963719588e-4	3	B4GALT1,CCT4,TCP1,CCT7,UBAP2L,ALDOA,CCT5,CCT8,CCT3,VDAC2,CCT2,ZP3	TCP1,CCT7,ALDOA,CCT5,CCT8,CCT3,CCT2
GO_GLUCOSE_6_PHOSPHATE_METABOLIC_PROCESS	GO:0051156	17	Up	2.949821020578518e-6	0.0035982900082690288	4	DERA,H6PD,TIGAR,NFE2L1,GPI,PGLS,G6PC3,PGD,RPIA,HK1,G6PD,TKT,PGM2,RBKS,PGAM1,TALDO1,RPE	DERA,GPI,G6PD,TKT,PGAM1
GO_REGULATION_OF_ESTABLISHMENT_OF_PLANAR_POLARITY	GO:0090175	68	Up	7.371811484136587e-6	0.007707755464627954	5	DVL2,AP2B1,PSMB1,PSMC4,PSMA4,AP2S1,RHOA,PSME4,CDC42,PSMC5,PSME1,PSMD5,PSMD8,PSMC6,PSMA3,DAAM1,PSMC1,PSMB5,PSMA6,PSME2,PSMA7,PSMD10,PARD6A,PSMD7,FZD3,PSMA2,DVL1,PSMD3,PFN1,PSMD11,SMURF2,PSMD9,NPHP3,PSMD14,PSMF1,PSMB2,PSMA1,PSME3,RAC1,PSMB7,SEC24B,CLTC,ARRB2,PSMB6,ARHGEF19,PSMA5,DAB2,PSMD4,PSMB4,PSMC2,DVL3,AP2M1,PSMD6,RYK,FZD6,CTHRC1,PSMC3,MLLT3,PSMD1,PSMD2,AP2A2,PSMD13,AP2A1,PSMD12,PSMB8,PSMB10,PS…	PSMB1,AP2S1,PSME1,PSMD10,PSMD3,PFN1,PSMF1,DVL3,PSMB8	SMURF2,CTHRC1
GO_SPERM_EGG_RECOGNITION	GO:0035036	15	Up	1.1246612631703788e-5	0.010289244731430003	3	CD9,B4GALT1,CCT4,TCP1,HVCN1,CCT7,SPACA3,UBAP2L,ALDOA,CCT5,CCT8,CCT3,VDAC2,CCT2,ZP3	TCP1,CCT7,ALDOA,CCT5,CCT8,CCT3,CCT2
GO_TELOMERASE_RNA_LOCALIZATION	GO:0090672	19	Up	1.5456472540641476e-5	0.012569546947217217	1	CCT4,TCP1,DKC1,CCT7,PARN,WRAP53,SHQ1,NAF1,NHP2,CCT6A,CCT5,CCT8,CCT3,CCT2,EXOSC10,DCP2,RUVBL1,NOP10,RUVBL2	TCP1,CCT7,NHP2,CCT5,CCT8,CCT3,CCT2
GO_POSITIVE_REGULATION_OF_KERATINOCYTE_PROLIFERATION	GO:0010838	3	Down	1.9878116082652027e-5	0.013493885674199596	6	AREG,MDK,NOTCH2		AREG
GO_REGULATION_OF_ESTABLISHMENT_OF_PROTEIN_LOCALIZATION_TO_CHROMOSOME	GO:0070202	12	Up	2.028046760707686e-5	0.013493885674199596	1	CCT4,TCP1,DKC1,CCT7,WRAP53,CCT6A,TERF1,CCT5,CCT8,CCT3,SPIDR,CCT2	TCP1,CCT7,CCT5,CCT8,CCT3,CCT2
GO_REGULATION_OF_PROTEIN_LOCALIZATION_TO_CHROMOSOME_TELOMERIC_REGION	GO:1904814	13	Up	2.7524161410994724e-5	0.0167874447805892	1	CCT4,TCP1,GNL3L,DKC1,CCT7,WRAP53,CCT6A,TERF1,CCT5,CCT8,CCT3,GNL3,CCT2	TCP1,CCT7,CCT5,CCT8,CCT3,CCT2
GO_PROTEIN_FOLDING	GO:0006457	159	Up	4.580698884823638e-5	0.025560947237200045	7	FKBP4,NUDCD3,CD74,ERP44,GRN,HSPA5,DNAJC25,GNAI3,PDIA5,NFYC,DNAJA2,GNB5,CSNK2A2,LMAN1,DNAJC10,GNB1,HSP90AA1,PPIE,DNAJA1,ERO1B,PDRG1,FKBP1A,ERP29,GANAB,LTBP4,NUDC,DNAJB11,FKBP5,HSP90AB1,PPIL2,ST13,PSMC1,PFDN4,DNAJC5,CSNK2A1,RP2,DNAJC3,DNAJA3,SNRNP70,SGTA,PDCD5,CDC37,DNAJC2,DNAJB6,HSPB1,CDC37L1,BAG1,PPIF,WFS1,GRPEL1,HSPA8,DNAJC4,CHORDC1,AIP,MLEC,PTGES3,BAG2,HSPA9,PFDN1,TTC1,GNAI2,GNB4,NKTR,MOGS,CCT4…	FKBP4,ERP44,SNRNP70,DNAJC2,WFS1,PTGES3,BAG2,TCP1,TRAP1,CCT7,CCT5,VBP1,CCT8,CCT3,CCT2,GNB2,P4HB,PPIA	DNAJC3,NKTR
GO_SINGLE_FERTILIZATION	GO:0007338	36	Up	4.889373702975824e-5	0.025560947237200045	3	CD9,HEXB,B4GALT1,CRKL,SNU13,SPAG1,UBXN8,STX2,GNPDA1,UBE3A,WDR48,CCT4,PARK7,ASH1L,KDM5B,CD46,SLIRP,TCP1,HVCN1,TUBGCP3,CCT7,TARBP2,ABHD2,MFGE8,SPACA3,SMAD4,UBAP2L,ALDOA,CCT5,CCT8,IGSF8,CCT3,VDAC2,CCT2,CDK1,ZP3	TCP1,TUBGCP3,CCT7,ALDOA,CCT5,CCT8,IGSF8,CCT3,CCT2
GO_CELL_CELL_RECOGNITION	GO:0009988	25	Up	6.490259828991637e-5	0.028218364942325175	3	CD9,NCK2,DLG1,B4GALT1,DOCK8,CD81,CCT4,TCP1,HVCN1,LGALS3,DOCK2,CCT7,CCL21,SPACA3,UBAP2L,MSN,ALDOA,CCT5,CCT8,ST6GALNAC6,CCT3,VDAC2,CCT2,PRF1,ZP3	TCP1,CCT7,ALDOA,CCT5,CCT8,CCT3,CCT2
GO_ANAPHASE_PROMOTING_COMPLEX_DEPENDENT_CATABOLIC_PROCESS	GO:0031145	78	Up	6.606545919196768e-5	0.028218364942325175	8	CDC27,PSMB1,PSMC4,CUL3,PSMA4,ANAPC4,PSME4,UBE2D1,PSMC5,AURKA,ANAPC5,PSME1,CDC23,PSMD5,PSMD8,PSMC6,PSMA3,PSMC1,PSMB5,PSMA6,PSME2,PSMA7,PSMD10,PSMD7,FBXO31,FZR1,PSMA2,UBE2S,PSMD3,PSMD11,ANAPC15,PSMD9,FBXO5,PSMD14,CDC20,CDK2,PSMF1,PSMB2,PSMA1,CDC16,PSME3,CCNB1,PSMB7,ANAPC11,PSMB6,PSMA5,RPS27A,UBC,ANAPC1,BUB3,BUB1B,PSMD4,PSMB4,PSMC2,PSMD6,MAD2L1,ANAPC10,PTTG1,PSMC3,ANAPC16,PLK1,UBE2E1,CDK1,UBB,PSMD1,…	CDC27,PSMB1,PSME1,PSMD10,PSMD3,PSMF1,ANAPC10,PSMB8
GO_PENTOSE_METABOLIC_PROCESS	GO:0019321	10	Up	6.752511382428327e-5	0.028218364942325175	9	PGD,RPIA,G6PD,TKT,NUDT5,DCXR,RBKS,FGGY,TALDO1,RPE	G6PD,TKT,NUDT5
GO_FERTILIZATION	GO:0009566	44	Up	6.939890271373865e-5	0.028218364942325175	3	CD9,HEXB,YBX3,B4GALT1,BAX,AAAS,CRKL,SNU13,REC8,FNDC3A,SPAG1,UBXN8,STX2,GNPDA1,UBE3A,WDR48,CCT4,PARK7,ASH1L,KDM5B,CD46,SLIRP,TCP1,HVCN1,TUBGCP3,CCT7,TARBP2,ABHD2,MFGE8,SPACA3,SMAD4,UBAP2L,ALDOA,CCT5,CCT8,UBE2Q1,IGSF8,CCT3,VDAC2,CCT2,CLIC4,CDK1,BCL2L1,ZP3	TCP1,TUBGCP3,CCT7,ALDOA,CCT5,CCT8,IGSF8,CCT3,CCT2
GO_KERATINOCYTE_PROLIFERATION	GO:0043616	12	Down	1.2017421717246028e-4	0.04495574008144666	6	AREG,MDK,VDR,PPARD,KLF9,SRSF6,EREG,MED1,ZFP36,NOTCH2,CASK,ZFP36L1		AREG
GO_TOXIN_TRANSPORT	GO:1901998	24	Up	1.2284667326532768e-4	0.04495574008144666	1	ATP6V0A1,HSPA5,DNAJA1,SCFD1,GGA1,TRIP4,DNAJC17,COPZ1,CCT4,ARID1A,TCP1,CCT7,ADAM10,MTMR12,CCT5,CCT8,RAB28,ABCG1,CRTC2,ANTXR2,CCT3,CCT2,BNIP3,COPB2	TCP1,CCT7,CCT5,CCT8,CCT3,CCT2
GO_MITOCHONDRIAL_MEMBRANE_ORGANIZATION	GO:0007006	89	Up	1.3927251468347438e-4	0.04853978737944519	10	GCLC,BAD,SLC25A5,AGK,DNAJC11,BID,BAK1,HEBP2,CASP8,TP73,HSP90AA1,GSK3B,BAX,MUL1,TMEM14A,TIMM13,TOMM22,SAMM50,GZMB,TIMM9,E2F1,TAZ,BMF,BNIP3L,PDCD5,TIMM50,BBC3,GSK3A,CHCHD3,MAPK8,PPIF,YWHAE,TFDP2,ATF2,MFN2,PPP3CC,ALKBH7,ROMO1,RHOT1,YWHAH,HIP1R,IMMT,YWHAQ,TIMM10,NMT1,RHOT2,AFG3L2,TP53,PMAIP1,TP53BP2,DYNLT1,BCL2L11,APOOL,OXA1L,PINK1,THEM4,CHCHD6,CALM3,OMA1,COX18,YWHAZ,MOAP1,YWHAB,ACAA2,STAT3,LETM1,YWH…	MUL1,TIMM50,ACAA2,CNP,UQCC3
