## Extended Data Table 7 for "An integrated cell atlas of the human lung in health and disease": Plasma_cells-sexfemale-GO_BP-Total.tsv

GeneSet	GOID	NGenes	Direction	PValue	FDR	Cluster	Genes	DEUp	DEDown
GO_REGULATION_OF_CELLULAR_AMINO_ACID_METABOLIC_PROCESS	GO:0006521	52	Up	7.902386186186221e-8	5.783756449669695e-4	1	PSMB1,PSMC4,PSMA4,ATP2B4,PSME4,PSMC5,PSME1,COMT,PSMD5,PSMD8,PSMC6,PSMA3,PSMC1,PSMB5,PSMA6,PSME2,PSMA7,PSMD10,PSMD7,OAZ1,PSMA2,PSMD3,PSMD11,PSMD9,PSMD14,ODC1,PARK7,PSMF1,PSMB2,PSMA1,PSME3,PSMB7,PSMB6,PSMA5,SLC7A11,AZIN1,SLC7A7,PSMD4,PSMB4,PSMC2,PSMD6,PSMC3,PSMD1,PSMD2,OAZ2,NQO1,PSMD13,PSMD12,PSMB8,PSMB10,PSMB9,PSMB3	PSMC5,PSME1,PSMA3,PARK7,PSMA1,PSMB7,PSMC2,PSMC3,PSMD13,PSMB8
GO_REGULATION_OF_CELLULAR_AMINE_METABOLIC_PROCESS	GO:0033238	58	Up	2.5502502165646035e-7	9.332640667518166e-4	1	PSMB1,PSMC4,PSMA4,ATP2B4,PSME4,VPS35,PSMC5,PSME1,COMT,PSMD5,PSMD8,PSMC6,PSMA3,PSMC1,PSMB5,PSMA6,PSME2,PSMA7,PSMD10,PSMD7,OAZ1,PSMA2,PSMD3,PSMD11,PSMD9,PSMD14,ODC1,PARK7,PSMF1,PSMB2,PNKD,PSMA1,PSME3,PSMB7,PSMB6,PSMA5,PAOX,SLC7A11,NR4A2,AZIN1,SLC7A7,PSMD4,PSMB4,ITGB2,PSMC2,PSMD6,HPRT1,PSMC3,PSMD1,PSMD2,OAZ2,NQO1,PSMD13,PSMD12,PSMB8,PSMB10,PSMB9,PSMB3	PSMC5,PSME1,PSMA3,PARK7,PSMA1,PSMB7,PSMC2,PSMC3,PSMD13,PSMB8
GO_AMINE_METABOLIC_PROCESS	GO:0009308	78	Up	3.918297711829779e-6	0.00818938282057744	1	GDE1,PSMB1,PSMC4,PSMA4,ATP2B4,PSME4,VPS35,SLC44A1,MOXD1,PSMC5,SMOX,PSME1,COMT,DHPS,PSMD5,PSMD8,HDAC10,PSMC6,PSMA3,PSMC1,PSMB5,PSMA6,PSME2,PSMA7,PSMD10,SMS,PSMD7,OAZ1,GCDH,PSMA2,PSMD3,PSMD11,CHKA,PSMD9,PSMD14,ODC1,KYNU,PARK7,SRM,AMD1,PSMF1,PSMB2,PNKD,PSMA1,SAT1,PSME3,PSMB7,NAAA,SAT2,PSMB6,PSMA5,PAOX,HNMT,SLC7A11,NR4A2,AZIN1,SLC7A7,PSMD4,PSMB4,ITGB2,PSMC2,PSMD6,ATP7A,HPRT1,PSMC3,MECP2,PSMD1,PSMD2,O…	PSMC5,PSME1,PSMA3,PARK7,SRM,PSMA1,PSMB7,PSMC2,PSMC3,PSMD13,PSMB8
GO_REGULATION_OF_ESTABLISHMENT_OF_PLANAR_POLARITY	GO:0090175	68	Up	4.475684011792562e-6	0.00818938282057744	2	DVL2,AP2B1,PSMB1,PSMC4,PSMA4,AP2S1,RHOA,PSME4,CDC42,PSMC5,PSME1,PSMD5,PSMD8,PSMC6,PSMA3,DAAM1,PSMC1,PSMB5,PSMA6,PSME2,PSMA7,PSMD10,PARD6A,PSMD7,FZD3,PSMA2,DVL1,PSMD3,PFN1,PSMD11,SMURF2,PSMD9,NPHP3,PSMD14,PSMF1,PSMB2,PSMA1,PSME3,RAC1,PSMB7,SEC24B,CLTC,ARRB2,PSMB6,ARHGEF19,PSMA5,DAB2,PSMD4,PSMB4,PSMC2,DVL3,AP2M1,PSMD6,RYK,FZD6,CTHRC1,PSMC3,MLLT3,PSMD1,PSMD2,AP2A2,PSMD13,AP2A1,PSMD12,PSMB8,PSMB10,PS…	PSMC5,PSME1,PSMA3,PSMA1,RAC1,PSMB7,PSMC2,AP2M1,PSMC3,PSMD13,PSMB8	SEC24B
GO_PROTEASOMAL_UBIQUITIN_INDEPENDENT_PROTEIN_CATABOLIC_PROCESS	GO:0010499	19	Up	1.1221348407218404e-5	0.0164258097984863	3	PSMB1,PSMA4,PSME4,PSMA3,PSMB5,PSMA6,PSMA7,PSMA2,NFE2L2,PSMB2,PSMA1,PSMB7,PSMB6,PSMA5,PSMB4,PSMB8,PSMB10,PSMB9,PSMB3	PSMA3,PSMA1,PSMB7,PSMB8
GO_COTRANSLATIONAL_PROTEIN_TARGETING_TO_MEMBRANE	GO:0006613	98	Up	1.5724011685716343e-5	0.019180673587959652	4	SEC62,RPS20,SEC63,SEC61A1,RPL18,TRAM2,SEC61A2,TRAM1,RPL31,RPS5,RPL6,RPLP0,RPL3,SRP54,RPS16,RPS19,RPL18A,SEC61B,RPL28,RPL19,RPL34,RPS13,RPS12,RPL24,SSR3,RPS15,RPL22,RPS25,RPL21,RPL5,RPS10,SSR1,RPL23,RPS4Y1,RPL36,RPL27,RPS15A,RPL35,RPS6,RPLP1,RPS24,SRP14,RPS2,RPS11,RPL13A,RPL11,RPS8,SRP9,RPS27A,RPL32,RPS3A,RPL37,RPL10,RPL7,RPL7A,RPS3,SRP19,RPL30,ZFAND2B,RPL8,RPL26,RPL29,SSR2,RPL9,RPS14,RPL27A,RPL13…	RPL18,RPL18A,RPL28,RPL19,RPS12,RPL24,RPL5,RPS24,RPS2,RPL11,RPS3A,RPS3,RPL29,SSR2,RPL9,RPS7,RPL14,RPS4X,RPL10A	SEC62,RPS4Y1
GO_ANTIGEN_PROCESSING_AND_PRESENTATION_OF_EXOGENOUS_PEPTIDE_ANTIGEN_VIA_MHC_CLASS_I	GO:0042590	66	Up	1.950577559125338e-5	0.020394681650340498	5	PSMB1,PSMC4,PSMA4,VAMP3,CYBA,PSME4,PSMC5,PSME1,SNAP23,PSMD5,PSMD8,NCF4,PSMC6,PSMA3,PSMC1,PSMB5,PSMA6,PSME2,PSMA7,PSMD10,PSMD7,IKBKB,PSMA2,PSMD3,PSMD11,PSMD9,LNPEP,PSMD14,NCF2,VAMP8,PSMF1,PSMB2,PSMA1,PSME3,PSMB7,ITGAV,PSMB6,PSMA5,NCF1,FCER1G,PSMD4,PSMB4,PSMC2,PSMD6,CYBB,PSMC3,B2M,PDIA3,TAP1,PSMD1,PSMD2,CALR,PSMD13,PSMD12,PSMB8,TAP2,HLA-E,HLA-F,PSMB10,CHUK,IFI30,TAPBP,PSMB9,SEC22B,IKBKG,PSMB3	PSMC5,PSME1,PSMA3,PSMA1,PSMB7,PSMC2,PSMC3,TAP1,PSMD13,PSMB8,IFI30	NCF2,CYBB
GO_NON_CANONICAL_WNT_SIGNALING_PATHWAY	GO:0035567	88	Up	3.412357597250958e-5	0.0294071030176017	6	DVL2,AP2B1,PSMB1,PSMC4,PSMA4,AP2S1,RHOA,PSME4,IFT80,CDC42,GNB1,TNRC6C,NLK,PSMC5,TNRC6A,PSME1,AGO1,PSMD5,PSMD8,TNRC6B,PSMC6,PSMA3,DAAM1,PSMC1,PSMB5,PSMA6,PSME2,PSMA7,PSMD10,PARD6A,PSMD7,FZD3,PSMA2,DVL1,PPP3CB,PSMD3,PFN1,PSMD11,SMURF2,PSMD9,NPHP3,PSMD14,AGO2,PSMF1,PSMB2,AGO3,PSMA1,NFATC1,PSME3,MAP3K7,RAC1,PSMB7,PPP3CA,CLTC,ARRB2,CSNK1D,PSMB6,ARHGEF19,PSMA5,DAB2,PSMD4,PSMB4,PSMC2,DVL3,AP2M1,FRZB,PSM…	PSMC5,PSME1,PSMA3,PPP3CB,PSMA1,RAC1,PSMB7,PSMC2,AP2M1,PSMC3,PSMD13,PSMB8
GO_NIK_NF_KAPPAB_SIGNALING	GO:0038061	112	Up	4.1891386990399764e-5	0.0294071030176017	6	MAP3K14,PSMB1,PSMC4,BIRC3,PSMA4,CUL1,EIF2AK2,RC3H2,HDAC7,RHOA,PSME4,BCL3,FBXW11,TRAF4,NFKB2,CYLD,TRIP6,PSMC5,PSME1,AGO1,PSMD5,PSMD8,EP300,PSMC6,PSMA3,PPM1A,DICER1,PSMC1,PSMB5,PSMA6,NFKBIA,PSME2,PSMA7,RASSF2,PSMD10,TRADD,NFAT5,PSMD7,TNFRSF10A,RELB,PSMA2,PSMD3,PSMD11,NFKB1,BIRC2,PSMD9,IL23A,SKP1,PSMD14,PRDX1,TNFRSF10B,IL1B,PSMF1,RBCK1,PSMB2,AGO3,TRAF2,PSMA1,RIPK3,ACTN4,PSME3,PTPN22,MAP3K7,RC3H1,PSM…	HDAC7,PSMC5,PSME1,PSMA3,PPM1A,TRADD,RELB,PSMA1,PSMB7,RPS3,PSMC2,PSMC3,LIMS1,PSMD13,PSMB8	EIF2AK2
GO_REGULATION_OF_TRANSCRIPTION_FROM_RNA_POLYMERASE_II_PROMOTER_IN_RESPONSE_TO_HYPOXIA	GO:0061418	68	Up	4.219030404168895e-5	0.0294071030176017	6	CREBBP,PSMB1,PSMC4,PSMA4,PSME4,SIRT2,PSMC5,PSME1,PSMD5,PSMD8,RBX1,EP300,PSMC6,PSMA3,HIF1A,PSMC1,PSMB5,PSMA6,PSME2,PSMA7,PSMD10,PSMD7,PSMA2,CUL2,PSMD3,PSMD11,PSMD9,VEGFA,PSMD14,EPAS1,NFE2L2,EGR1,PSMF1,PSMB2,PSMA1,PSME3,VHL,EGLN1,PSMB7,TP53,PSMB6,PSMA5,ARNT,RPS27A,LIMD1,NOTCH1,UBC,BACH1,PSMD4,PSMB4,PSMC2,PSMD6,CITED2,PSMC3,HIF1AN,RBPJ,UBB,PSMD1,PSMD2,HIGD1A,PSMD13,PSMD12,PSMB8,PSMB10,UBA52,PSMB9,EG…	PSMC5,PSME1,PSMA3,PSMA1,PSMB7,PSMC2,PSMC3,HIGD1A,PSMD13,PSMB8,EGLN2	LIMD1
GO_ANAPHASE_PROMOTING_COMPLEX_DEPENDENT_CATABOLIC_PROCESS	GO:0031145	78	Up	4.4197039649353554e-5	0.0294071030176017	3	CDC27,PSMB1,PSMC4,CUL3,PSMA4,ANAPC4,PSME4,UBE2D1,PSMC5,AURKA,ANAPC5,PSME1,CDC23,PSMD5,PSMD8,PSMC6,PSMA3,PSMC1,PSMB5,PSMA6,PSME2,PSMA7,PSMD10,PSMD7,FBXO31,FZR1,PSMA2,UBE2S,PSMD3,PSMD11,ANAPC15,PSMD9,FBXO5,PSMD14,CDC20,CDK2,PSMF1,PSMB2,PSMA1,CDC16,PSME3,CCNB1,PSMB7,ANAPC11,PSMB6,PSMA5,RPS27A,UBC,ANAPC1,BUB3,BUB1B,PSMD4,PSMB4,PSMC2,PSMD6,MAD2L1,ANAPC10,PTTG1,PSMC3,ANAPC16,PLK1,UBE2E1,CDK1,UBB,PSMD1,…	PSMC5,PSME1,PSMA3,ANAPC15,PSMA1,PSMB7,PSMC2,PSMC3,PSMD13,PSMB8	ANAPC16
