## Extended Data Table 7 for "An integrated cell atlas of the human lung in health and disease": Plasma_cells-smoking_status_num-GO_BP-Total.tsv

GeneSet	GOID	NGenes	Direction	PValue	FDR	Cluster	Genes	DEUp	DEDown
GO_CHEMOKINE_C_X_C_MOTIF_LIGAND_2_PRODUCTION	GO:0072567	8	Down	9.918211757496081e-8	7.259139185311382e-4	1	CD74,FOXP1,LRP1,KLF4,MAP2K5,LPL,MBP,MIF		CD74,KLF4,MAP2K5
GO_NEGATIVE_REGULATION_OF_CHEMOKINE_PRODUCTION	GO:0032682	8	Down	4.830673187760687e-6	0.014312316378668392	2	GSTP1,MUL1,KLF4,MAP2K5,LGALS9,SIGIRR,APOD,SIRPA		GSTP1,KLF4,MAP2K5
GO_CHROMOSOME_SEGREGATION	GO:0007059	223	Up	6.6914659613334505e-6	0.014312316378668392	3	MAD1L1,CDC27,SLC25A5,ZNF207,NCAPD2,AKAP8L,BRCA1,DDX11,TACC3,NCAPH2,CENPQ,CUL3,SPDL1,PHF23,TPR,ANAPC4,PUM2,RIOK2,NDC1,WAPL,SIRT2,CSNK2A2,CDC42,RAD18,TRIP13,SMC1A,NDE1,NUP37,MLH1,SPAG5,TOP2B,KIF22,NDC80,PIBF1,PDS5B,CHMP2B,ATRX,SEH1L,CHMP5,ZW10,ANAPC5,BIRC5,CDC6,CDC23,SRPK1,KLHL22,TOP3B,CCNB1IP1,REC8,CSNK2A1,CHMP4B,RIOK3,STAG2,NAA10,BEX4,CENPT,CTCF,UBE2I,RAB11A,OIP5,ERCC2,AKAP8,CCNE1,PPP2R1A,SMC3,RA…	NCAPD2,BRCA1,NDE1,BIRC5,STAG2,NAA10,SMC3,NCAPG,SMC4,CDC20,HJURP,USP9X,MSTO1,LATS1,TOP2A,SETDB2,NUSAP1,CENPE,NUF2,CIAO1,FANCD2,CDCA5,MKI67,INCENP,SPC25,SKA1,MMS19,SPICE1,CENPN,PLK1,CDT1,BUB1,ESCO2,CCNE2,AURKB,RCC1,FANCM,CHAMP1,CENPW,PINX1	MAD1L1,TOP2B,CHMP5,NSL1,CHMP2A,KATNB1
GO_NEGATIVE_REGULATION_OF_LEUKOCYTE_ADHESION_TO_VASCULAR_ENDOTHELIAL_CELL	GO:1904995	2	Down	7.822006491962504e-6	0.014312316378668392	2	KLF4,CCL21		KLF4,CCL21
GO_NEGATIVE_REGULATION_OF_COAGULATION	GO:0050819	15	Down	1.0166344151258319e-5	0.014881494568611927	2	TFPI,CD9,PLAUR,SH2B3,ADTRP,APOE,F12,THBS1,SERPING1,UBASH3B,USF1,PRKCD,ANXA5,THBD,ANXA2		CD9,ADTRP,APOE,THBD
GO_SPINDLE_ORGANIZATION	GO:0007051	123	Up	2.4159700994164808e-5	0.025292161506897202	4	PKD1,ZNF207,TACC3,SPAST,TPR,MAP4,RNF4,ASPM,RHOA,KIF2A,SMC1A,CLASP1,DLG1,MLH1,SPAG5,NDC80,PIBF1,CHMP2B,ATRX,CHMP5,AURKA,TPX2,KIZ,BIRC5,HAUS4,EZR,AAAS,EFHC1,SUN2,MYH9,MYBL2,RAE1,KIF3B,MAPRE1,CHMP4B,CEP192,STAG2,RAB11A,PPP2R1A,BCCIP,SMC3,KPNB1,FBXO5,SENP6,WRAP73,TBCE,CDC20,STMN1,STAG1,NEK6,VPS4B,MSTO1,TUBGCP3,SBDS,TUBGCP6,INO80,KNSTRN,TUBGCP2,CHMP2A,CHMP1A,HAUS8,TUBG1,RAN,CCNB1,NUMA1,KIF23,HAUS2,TUB…	MAP4,BIRC5,EFHC1,MYH9,STAG2,SMC3,CDC20,STMN1,MSTO1,KIF11,CENPE,NUF2,TACC1,SPC25,CLASP2,SPICE1,POC1A,PLK1,AURKB,RCC1,CENPW	CHMP5,CHMP2A
GO_CELL_CYCLE_DNA_REPLICATION	GO:0044786	48	Up	2.804521021348871e-5	0.025292161506897202	5	UPF1,DBF4,POLA2,RFC1,RFC2,RAD51,MCM2,TIPIN,MCM6,POLD3,ZMPSTE24,ATRX,CDC45,MCM5,MCM4,LIG1,RPA3,POLD2,ZPR1,RFC5,FBXO5,MCM3,GMNN,BCL6,POLE4,RPA2,INO80,RPA1,TERF2,PCNA,RFC3,ORC3,BRCA2,PRIM2,TERF1,POLE3,DONSON,SENP2,RFC4,MCM7,CDT1,FEN1,POLD4,ATAD5,CHEK2,NUGGC,PRIM1,ZNF830	MCM2,MCM5,MCM4,BRCA2,DONSON,CDT1
GO_MITOTIC_SPINDLE_ORGANIZATION	GO:0007052	79	Up	3.0881392092154485e-5	0.025292161506897202	4	PKD1,ZNF207,TACC3,SPAST,TPR,MAP4,RHOA,KIF2A,SMC1A,CLASP1,NDC80,PIBF1,CHMP2B,CHMP5,AURKA,TPX2,BIRC5,AAAS,EFHC1,SUN2,MYBL2,RAE1,KIF3B,CHMP4B,CEP192,STAG2,RAB11A,BCCIP,SMC3,KPNB1,WRAP73,TBCE,CDC20,STMN1,STAG1,VPS4B,MSTO1,SBDS,CHMP2A,CHMP1A,TUBG1,RAN,CCNB1,NUMA1,KIF23,KIF11,CENPE,CLTC,NUF2,TACC1,SPC25,HNRNPU,CCSAP,PCNT,RACGAP1,CLASP2,SPICE1,POC1A,VCP,PLK1,GOLGA2,MECP2,TNKS,DCTN2,AURKB,RCC1,CEP97,CHEK…	MAP4,BIRC5,EFHC1,STAG2,SMC3,CDC20,STMN1,MSTO1,KIF11,CENPE,NUF2,TACC1,SPC25,CLASP2,SPICE1,POC1A,PLK1,AURKB,RCC1	CHMP5,CHMP2A
GO_DNA_PACKAGING	GO:0006323	92	Up	3.110116867906474e-5	0.025292161506897202	4	PAF1,NCAPD2,AKAP8L,NCAPH2,CENPQ,PHF23,TPR,RSF1,WAPL,PSME4,MCM2,SART3,SIRT6,KAT6A,ATRX,SRPK1,CABIN1,CENPM,ACIN1,SMCHD1,NAA10,RBBP7,CENPT,CTCF,OIP5,ASF1B,AKAP8,GRWD1,NCAPG,ASF1A,RNF8,SMC4,CENPA,ASH1L,UBN1,SET,HELLS,CENPL,NCAPH,NAA60,CENPK,HJURP,HP1BP3,HAT1,MIS18BP1,CHMP1A,TOP2A,NASP,CCNB1,SMC2,ANP32B,HMGA1,NUSAP1,TP53,ITGB3BP,CENPC,SHPRH,CDCA5,NCAPG2,MCPH1,CDKN2A,POLE3,NCAPD3,CENPU,CENPH,SMARCA5,KA…	NCAPD2,MCM2,SART3,CENPM,NAA10,NCAPG,SMC4,HJURP,TOP2A,NUSAP1,CDCA5,MCPH1,CENPU,HMGB2,CENPN,CDK1,CENPP,CENPW	ASF1A,HAT1
GO_PLATELET_DEGRANULATION	GO:0002576	64	Down	4.3218459175194556e-5	0.030094261194051442	6	LAMP2,CD9,IGF1,VCL,WDR1,ACTN1,STXBP2,APLP2,TIMP3,VTI1B,TIMP1,MAGED2,TGFB1,CDC37L1,P2RX1,LGALS3BP,PHACTR2,VEGFA,SPARC,FN1,PLEK,QSOX1,CLU,A1BG,SRGN,ABCC4,TUBA4A,ACTN4,HABP4,CD63,TLN1,THBS1,OLA1,SOD1,APP,SCCPDH,MANF,SERPING1,FERMT3,ALDOA,APOOL,TAGLN2,FCER1G,CYB5R1,TEX264,ANXA5,SYK,TMX3,GTPBP2,CTSW,VEGFB,A2M,CHID1,GAS6,NHLRC2,FLNA,FAM3C,SERPINA1,PSAP,CFD,CALM1,TMSB4X,LYN,PECAM1		CD9,MAGED2,QSOX1,CLU,CD63,APP,CYB5R1,FAM3C,PSAP,CFD
GO_DNA_DEPENDENT_DNA_REPLICATION	GO:0006261	106	Up	4.913618457923568e-5	0.030094261194051442	5	RECQL,UPF1,LIG3,DBF4,REV3L,DDX11,POLA2,RFC1,BOD1L1,PNKP,RRM2B,RFC2,RAD51,POLQ,WDR18,MCM10,NUCKS1,POLB,MCM2,TIPIN,MCM6,POLD3,THOC1,EXD2,ZMPSTE24,ATRX,ORC6,CDC45,CDC6,CDC34,MCM5,SAMHD1,DNAJA3,NBN,MCM4,CCNE1,LIG1,SSBP1,RPA3,POLD2,RECQL5,ZPR1,RFC5,TIMELESS,FBXO5,MCM3,GMNN,MSH3,BCL6,POLE4,ORC2,ORC4,RPA2,CDK2,WRNIP1,MGME1,HELB,CHTF18,INO80,RPAIN,GINS2,RPA1,TERF2,PCNA,RFC3,ORC3,CDK9,HMGA1,SMARCAL1,BRCA2…	REV3L,MCM2,MCM5,MCM4,GINS2,BRCA2,DONSON,CDT1,CCNE2,FANCM	POLB
GO_NEGATIVE_REGULATION_OF_PLATELET_ACTIVATION	GO:0010544	6	Down	4.9939035227405314e-5	0.030094261194051442	2	CD9,SH2B3,APOE,UBASH3B,PRKCD,THBD		CD9,APOE,THBD
GO_KINETOCHORE_ORGANIZATION	GO:0051383	19	Up	5.3453394660837374e-5	0.030094261194051442	4	RNF4,NDC80,CENPT,SENP6,SMC4,CENPA,CENPF,CENPK,SMC2,CENPE,NUF2,POGZ,CENPC,CENPH,CENPN,CDT1,MIS12,TRAPPC12,CENPW	SMC4,CENPE,NUF2,CENPN,CDT1,CENPW
GO_CENTROMERE_COMPLEX_ASSEMBLY	GO:0034508	35	Up	5.7898994184608106e-5	0.030268767031224768	4	CENPQ,RSF1,RNF4,CENPM,RBBP7,CENPT,OIP5,SENP6,CENPA,CENPF,HELLS,CENPL,CENPK,HJURP,MIS18BP1,NASP,CENPE,RB1,ITGB3BP,POGZ,CENPC,POLE3,CENPU,CENPH,SMARCA5,MIS18A,RBBP4,CENPN,CENPV,MIS12,TRAPPC12,RUVBL1,NPM1,CENPP,CENPW	CENPM,HJURP,CENPE,CENPU,CENPN,CENPP,CENPW
GO_PROTEIN_LOCALIZATION_TO_CHROMOSOME	GO:0034502	68	Up	6.443699734486875e-5	0.03102198921556869	6	CENPQ,SPDL1,WAPL,XRCC5,NDC80,ATRX,ZW10,ESR1,TINF2,MSH2,CTCF,ACD,PIH1D1,EZH2,TNKS2,IK,CENPA,CCT4,RPA2,SLF2,TCP1,MAU2,GNL3L,DKC1,RPA1,TERF2,SLF1,PPHLN1,CCT7,NABP2,BRCA2,RB1,WRAP53,CARM1,BOD1,CDCA5,CCT6A,HDAC8,CHMP7,TERF1,ATM,CCT5,BUB3,CCT8,LRWD1,LEMD2,CCT3,GNL3,NIPBL,RAD21,SPIDR,CCT2,TERF2IP,PLK1,CDT1,MIS12,CDK1,ESCO2,TRAPPC12,TNKS,ATR,SGF29,AURKB,RCC2,SETD2,RUVBL2,CHAMP1,PINX1	DKC1,BRCA2,CDCA5,SPIDR,PLK1,CDT1,CDK1,ESCO2,AURKB,CHAMP1,PINX1	TINF2
GO_DNA_REPLICATION	GO:0006260	194	Up	6.781689130333366e-5	0.03102198921556869	5	RECQL,UPF1,LIG3,DBF4,REV3L,BRCA1,DDX11,POLA2,RFC1,BOD1L1,PNKP,RRM2B,RFC2,RAD51,POLQ,WAPL,WDR18,MCM10,MAP2K4,NUCKS1,POLB,CDC42,MCM2,TIPIN,MCM6,POLD3,THOC1,EXD2,ZMPSTE24,ATRX,ORC6,SUPT16H,CLSPN,CDC45,CDC6,CDC34,MCM5,CINP,SAMHD1,RBBP8,RBBP7,DNAJA3,NBN,MCM4,RNASEH2A,CCNE1,GRWD1,LIG1,PPP2R1A,DNAJC2,SSBP1,RPA3,POLD2,GTPBP4,SMC3,RECQL5,TNFAIP1,ZPR1,RFC5,TIMELESS,ING4,FBXO5,MCM3,GMNN,MSH3,RAD1,RAD50,PPP2…	REV3L,BRCA1,MCM2,SUPT16H,CLSPN,MCM5,MCM4,SMC3,GINS2,BRCA2,SDE2,CCNA2,CHEK1,DONSON,TOPBP1,CDT1,CDK1,POLH,ESCO2,RRM2,CCNE2,FANCM	POLB,PTMS
GO_NUCLEOSOME_ORGANIZATION	GO:0034728	77	Up	7.914621389865171e-5	0.03281922192028292	4	PAF1,CENPQ,RSF1,SMARCD1,PSME4,MCM2,SMARCE1,ACTR6,SART3,KAT6A,ATRX,SUPT16H,SMARCB1,CABIN1,CENPM,RBBP7,CENPT,CTCF,OIP5,ASF1B,GRWD1,ZNHIT1,SMARCD2,SUPT6H,ASF1A,RNF8,CENPA,ARID1A,UBN1,SET,CENPL,NAA60,CENPK,HJURP,HP1BP3,SMARCA4,HAT1,INO80,MIS18BP1,NASP,ANP32B,HMGA1,SMARCC2,ITGB3BP,ANP32E,CENPC,SHPRH,POLE3,CENPU,CENPH,SMARCA5,KAT6B,MIS18A,MCM3AP,RBBP4,VPS72,PBRM1,HMGB2,CENPN,CHAF1A,SMARCC1,RUVBL1,DMAP1…	MCM2,SART3,SUPT16H,CENPM,SUPT6H,HJURP,SMARCC2,ANP32E,CENPU,HMGB2,CENPN,CENPP,CENPW	ASF1A,HAT1
GO_TELOMERE_MAINTENANCE_VIA_TELOMERE_LENGTHENING	GO:0010833	63	Up	8.07140312290057e-5	0.03281922192028292	4	RFC1,PNKP,RAD51,SMG6,MAP2K7,XRCC5,HSP90AA1,MAP3K4,MAPKAPK5,HNRNPC,TINF2,HSP90AB1,MAPK1,TELO2,MAPK3,ACD,TNKS2,GAR1,PTGES3,RAD50,XRN1,CCT4,SMG7,TCP1,HNRNPA2B1,GNL3L,DKC1,RPA1,TERF2,NAT10,HNRNPA1,CCT7,PIF1,PARN,WRAP53,PARP1,NAF1,NHP2,CCT6A,HMBOX1,TERF1,ATM,CCT5,NEK7,FBXO4,HNRNPU,CCT8,CCT3,CCT2,TERF2IP,CTNNB1,EXOSC10,DCP2,TNKS,DHX36,ATR,ERCC4,CTC1,AURKB,NOP10,SMG5,ZBTB48,PINX1	MAP2K7,SMG7,DKC1,AURKB,PINX1	TINF2
GO_RNA_DEPENDENT_DNA_BIOSYNTHETIC_PROCESS	GO:0006278	58	Up	9.431705606593534e-5	0.03633192280771478	5	RFC1,PNKP,SMG6,MAP2K7,XRCC5,HSP90AA1,MAP3K4,MAPKAPK5,HNRNPC,TINF2,HSP90AB1,MAPK1,TELO2,MAPK3,ACD,TNKS2,GAR1,PTGES3,RAD50,XRN1,CCT4,SMG7,TCP1,GNL3L,DKC1,RPA1,TERF2,NAT10,HNRNPA1,CCT7,PIF1,PARN,WRAP53,NAF1,NHP2,CCT6A,HMBOX1,TERF1,ATM,CCT5,NEK7,FBXO4,HNRNPU,CCT8,CCT3,CCT2,TERF2IP,CTNNB1,EXOSC10,DCP2,TNKS,ATR,CTC1,AURKB,NOP10,PPIA,SMG5,PINX1	MAP2K7,SMG7,DKC1,AURKB,PINX1	TINF2
GO_NUCLEAR_CHROMOSOME_SEGREGATION	GO:0098813	169	Up	1.0464201439218679e-4	0.037435870130398376	3	MAD1L1,CDC27,ZNF207,NCAPD2,AKAP8L,DDX11,TACC3,NCAPH2,CENPQ,CUL3,SPDL1,PHF23,TPR,ANAPC4,RIOK2,NDC1,WAPL,SIRT2,CDC42,TRIP13,SMC1A,MLH1,SPAG5,TOP2B,KIF22,NDC80,PIBF1,PDS5B,CHMP2B,ATRX,SEH1L,CHMP5,ZW10,ANAPC5,CDC6,CDC23,KLHL22,CCNB1IP1,REC8,CHMP4B,STAG2,NAA10,CTCF,RAB11A,AKAP8,CCNE1,PPP2R1A,SMC3,RAD51C,KPNB1,FBXW7,NCAPG,ANAPC15,FBXO5,IK,SMC4,ECT2,ACTR3,SFPQ,MAD2L2,CDC20,NSL1,CENPF,STAG1,KIF14,UBE2B,N…	NCAPD2,STAG2,NAA10,SMC3,NCAPG,SMC4,CDC20,MSTO1,LATS1,TOP2A,NUSAP1,CENPE,NUF2,FANCD2,CDCA5,INCENP,SPICE1,PLK1,CDT1,BUB1,ESCO2,CCNE2,AURKB,FANCM,CHAMP1,PINX1	MAD1L1,TOP2B,CHMP5,NSL1,CHMP2A,KATNB1
GO_CHROMATIN_REMODELING_AT_CENTROMERE	GO:0031055	27	Up	1.0982438563033718e-4	0.037435870130398376	4	CENPQ,RSF1,CENPM,RBBP7,CENPT,OIP5,CENPA,HELLS,CENPL,CENPK,HJURP,MIS18BP1,NASP,ITGB3BP,CENPC,POLE3,CENPU,CENPH,SMARCA5,MIS18A,RBBP4,CENPN,CENPV,RUVBL1,NPM1,CENPP,CENPW	CENPM,HJURP,CENPU,CENPN,CENPP,CENPW
GO_REGULATION_OF_HETEROTYPIC_CELL_CELL_ADHESION	GO:0034114	11	Down	1.1252755060373879e-4	0.037435870130398376	7	CD44,WNK1,IL1B,IL1RN,KLF4,FLOT1,MAP2K5,SKAP1,MYADM,LCK,MBP		KLF4,MAP2K5,LCK
GO_NEGATIVE_REGULATION_OF_INTERLEUKIN_8_BIOSYNTHETIC_PROCESS	NA	3	Down	1.2267291427856198e-4	0.03903665476542587	NA	BCL3,KLF4,MAP2K5	BCL3	KLF4,MAP2K5
GO_REGULATION_OF_TELOMERE_MAINTENANCE_VIA_TELOMERE_LENGTHENING	GO:1904356	49	Up	1.426966525606181e-4	0.043516533337131826	4	PNKP,SMG6,MAP2K7,XRCC5,MAP3K4,MAPKAPK5,HNRNPC,TINF2,MAPK1,MAPK3,ACD,TNKS2,XRN1,CCT4,SMG7,TCP1,HNRNPA2B1,GNL3L,DKC1,TERF2,NAT10,HNRNPA1,CCT7,PIF1,PARN,PARP1,NAF1,CCT6A,HMBOX1,TERF1,ATM,CCT5,NEK7,FBXO4,HNRNPU,CCT8,CCT3,CCT2,CTNNB1,EXOSC10,DCP2,TNKS,DHX36,ATR,ERCC4,CTC1,AURKB,SMG5,PINX1	MAP2K7,SMG7,DKC1,AURKB,PINX1	TINF2
GO_MICROTUBULE_CYTOSKELETON_ORGANIZATION_INVOLVED_IN_MITOSIS	GO:1902850	99	Up	1.5667697828675536e-4	0.0458687521632305	4	PAFAH1B1,PKD1,ZNF207,TACC3,SPAST,SPDL1,TPR,MAP4,RHOA,KIF2A,SMC1A,NDE1,CLASP1,NDC80,PIBF1,CHMP2B,CHMP5,ZW10,AURKA,TPX2,NSFL1C,BIRC5,AAAS,EFHC1,SUN2,MYBL2,RAE1,KIF3B,CHMP4B,CEP192,STAG2,RAB11A,BCCIP,SMC3,KPNB1,ACTR1B,CENPA,WRAP73,ARHGEF2,TBCE,CDC20,STMN1,STAG1,VPS4B,MSTO1,SBDS,CHMP2A,CHMP1A,TUBG1,ACTR10,RAN,CCNB1,CDK5RAP2,NUMA1,NUSAP1,KIF23,ACTR1A,KIF11,CENPE,CLTC,NUF2,DYNLT1,MCPH1,TACC1,ITGB1,SPC2…	MAP4,NDE1,BIRC5,EFHC1,STAG2,SMC3,CDC20,STMN1,MSTO1,NUSAP1,KIF11,CENPE,NUF2,MCPH1,TACC1,SPC25,CLASP2,SPICE1,POC1A,PLK1,AURKB,RCC1	CHMP5,CHMP2A,ACTR10,DYNLT1,UBXN2B
GO_MEIOTIC_CELL_CYCLE_PROCESS	GO:1903046	79	Up	1.6873129252720836e-4	0.04594471781758423	3	NCAPD2,ERCC1,UBR2,NCAPH2,NSUN2,RAD51,NDC1,WAPL,ASPM,SIRT2,TRIP13,MLH1,TOP2B,ATRX,AURKA,MYH9,CCNB1IP1,REC8,CDC25B,CCNE1,FZR1,PPP2R1A,RAD51C,PRKAR1A,FBXO5,MSH3,RAD1,RAD50,SMC4,ACTR3,MSH6,CDC20,UBE2B,MLH3,MASTL,TEX14,NCAPH,MND1,CKS2,KLHDC3,EREG,TUBG1,PSMC3IP,TOP2A,FIGNL1,HUS1,SMC2,SLC2A8,ACTR2,BRCA2,NUF2,FANCD2,CENPC,TERF1,ATM,NCAPD3,BUB1B,PTTG1,RAD21,SUN1,PLK1,MEI1,GOLGA2,ING2,BUB1,UBB,MUS81,C11orf…	NCAPD2,MYH9,SMC4,CDC20,CKS2,PSMC3IP,TOP2A,BRCA2,NUF2,FANCD2,PLK1,BUB1,CCNE2,FANCM	TOP2B
GO_PROTEIN_DNA_COMPLEX_SUBUNIT_ORGANIZATION	GO:0071824	167	Up	1.6949137601786777e-4	0.04594471781758423	4	PAF1,PSMC4,MNAT1,CENPQ,PIAS1,RSF1,RAD51,RNF4,TAF11,SMARCD1,PSME4,MCM2,SMARCE1,ACTR6,SART3,MCM6,BAZ2A,KAT6A,ATRX,RRN3,PSMC5,ESR1,SUPT16H,CDC45,SMARCB1,CABIN1,CENPM,MCM5,RBX1,PSMC6,RBBP7,CENPT,CTCF,TAF1C,OIP5,BRF2,MCM4,PIH1D1,ERCC2,ASF1B,GRWD1,TAF6,RPA3,ZNHIT1,UBTF,SMARCD2,SUPT6H,GTF2H1,GTF2H3,CAND1,ASF1A,MCM3,RNF8,GMNN,TBP,SENP6,CENPA,TAF1B,DR1,ARID1A,CENPF,RPA2,CREB1,UBN1,GTF3C3,RAD23B,SET,HELLS,…	MCM2,SART3,SUPT16H,CENPM,MCM5,MCM4,SUPT6H,CAND1,TAF1B,GTF3C3,HJURP,MED6,CENPE,SMARCC2,ANP32E,CENPU,HMGB2,CENPN,CDT1,BRF1,CENPP,CENPW	ASF1A,HAT1,ERCC3,GTF2H5
GO_TELOMERE_ORGANIZATION	GO:0032200	116	Up	1.966757507840876e-4	0.04887100530138321	4	UPF1,ERCC1,POLA2,RFC1,PNKP,RFC2,RAD51,SP100,SMG6,XRCC1,MAP2K7,SIRT6,POLD3,XRCC5,RIF1,HSP90AA1,ATRX,MAP3K4,MAPKAPK5,HNRNPC,TINF2,HSP90AB1,MAPK1,TFIP11,TELO2,APEX1,MAPK3,ACD,NBN,DOT1L,CCNE1,RPA3,POLD2,TNKS2,RAD51C,GAR1,PTGES3,RFC5,RAD50,XRN1,POLE4,CCT4,SMG7,RPA2,YLPM1,TCP1,HNRNPA2B1,GNL3L,DKC1,RPA1,TERF2,PCNA,RFC3,NAT10,HNRNPA1,CCT7,HUS1,MYC,SMARCAL1,HNRNPD,NABP2,BRCA2,PIF1,PML,PARN,WRAP53,PARP1,NA…	MAP2K7,SMG7,DKC1,BRCA2,CCNE2,AURKB,XRCC6,PRKDC,PINX1	TINF2,APEX1
GO_CHROMOSOME_CONDENSATION	GO:0030261	23	Up	1.999476574420986e-4	0.04887100530138321	4	NCAPD2,AKAP8L,NCAPH2,PHF23,WAPL,ACIN1,AKAP8,NCAPG,SMC4,NCAPH,CHMP1A,TOP2A,CCNB1,SMC2,NUSAP1,CDCA5,NCAPG2,MCPH1,NCAPD3,AIFM1,NIPBL,CDK1,BANF1	NCAPD2,NCAPG,SMC4,TOP2A,NUSAP1,CDCA5,MCPH1,CDK1
GO_NEGATIVE_REGULATION_OF_RESPONSE_TO_WOUNDING	GO:1903035	29	Down	2.0031837123124694e-4	0.04887100530138321	2	TFPI,CD9,PLAUR,CLASP1,PTPRS,MDK,SH2B3,CDKN1B,ADTRP,HMGCR,CDKN1A,APOE,F12,THBS1,CERS2,DUSP10,CASK,SERPING1,UBASH3B,USF1,CLASP2,PRKCD,ANXA5,CRK,PTEN,THBD,ANXA2,LRIG2,INPP5F	CLASP2	CD9,PTPRS,ADTRP,APOE,THBD
