## Extended Data Table 7 for "An integrated cell atlas of the human lung in health and disease": Plasmacytoid_DCs-age-GO_BP-Total.tsv

GeneSet	GOID	NGenes	Direction	PValue	FDR	Cluster	Genes	DEUp	DEDown
GO_DETECTION_OF_MECHANICAL_STIMULUS_INVOLVED_IN_SENSORY_PERCEPTION_OF_SOUND	GO:0050910	1	Up	5.47361684344196e-45	7.528412606470072e-42	1	MKKS	MKKS
GO_SENSORY_PERCEPTION_OF_SMELL	GO:0007608	1	Up	5.47361684344196e-45	7.528412606470072e-42	1	MKKS	MKKS
GO_TONIC_SMOOTH_MUSCLE_CONTRACTION	GO:0014820	1	Up	5.47361684344196e-45	7.528412606470072e-42	1	MKKS	MKKS
GO_ARTERY_SMOOTH_MUSCLE_CONTRACTION	GO:0014824	1	Up	5.47361684344196e-45	7.528412606470072e-42	1	MKKS	MKKS
GO_CONVERGENT_EXTENSION_INVOLVED_IN_GASTRULATION	GO:0060027	1	Up	5.47361684344196e-45	7.528412606470072e-42	2	MKKS	MKKS
GO_NEGATIVE_REGULATION_OF_HEMATOPOIETIC_PROGENITOR_CELL_DIFFERENTIATION	GO:1901533	3	Down	1.359954798321567e-26	1.5587348580095694e-23	2	HSPA9,NFE2L2,N4BP2L2		HSPA9
GO_NERVOUS_SYSTEM_PROCESS_INVOLVED_IN_REGULATION_OF_SYSTEMIC_ARTERIAL_BLOOD_PRESSURE	GO:0001976	1	Up	1.0054069187124044e-24	7.682425977761339e-22	1	SOD2	SOD2
GO_POSITIVE_REGULATION_OF_PHENOTYPIC_SWITCHING	GO:1900241	1	Up	1.0054069187124044e-24	7.682425977761339e-22	3	SOD2	SOD2
GO_POSITIVE_REGULATION_OF_VASCULAR_SMOOTH_MUSCLE_CELL_DIFFERENTIATION	NA	1	Up	1.0054069187124044e-24	7.682425977761339e-22	NA	SOD2	SOD2
GO_CONVERGENT_EXTENSION	GO:0060026	2	Up	2.3435643708836685e-23	1.611669217856699e-20	2	MKKS,TRIM28	MKKS
GO_NEGATIVE_REGULATION_OF_BLOOD_PRESSURE	GO:0045776	6	Up	2.0055649242941374e-22	1.1724479383667852e-19	1	SNX5,SOD2,SCPEP1,MKKS,PRCP,RNPEP	SOD2,MKKS
GO_DETECTION_OF_MECHANICAL_STIMULUS_INVOLVED_IN_SENSORY_PERCEPTION	GO:0050974	2	Up	2.2163477095780437e-22	1.1724479383667852e-19	1	CXCR4,MKKS	MKKS
GO_DETECTION_OF_MECHANICAL_STIMULUS	GO:0050982	2	Up	2.2163477095780437e-22	1.1724479383667852e-19	4	CXCR4,MKKS	MKKS
GO_REGULATION_OF_CILIUM_MOVEMENT	GO:0003352	2	Up	5.302627429528756e-22	2.145068754874662e-19	5	CFAP20,MKKS	MKKS
GO_REGULATION_OF_CILIUM_BEAT_FREQUENCY	GO:0003356	2	Up	5.302627429528756e-22	2.145068754874662e-19	5	CFAP20,MKKS	MKKS
GO_CILIUM_MOVEMENT_INVOLVED_IN_CELL_MOTILITY	GO:0060294	2	Up	5.302627429528756e-22	2.145068754874662e-19	5	CFAP20,MKKS	MKKS
GO_REGULATION_OF_CILIUM_BEAT_FREQUENCY_INVOLVED_IN_CILIARY_MOTILITY	GO:0060296	2	Up	5.302627429528756e-22	2.145068754874662e-19	5	CFAP20,MKKS	MKKS
GO_POSITIVE_REGULATION_OF_NUCLEAR_CELL_CYCLE_DNA_REPLICATION	GO:0010571	1	Down	2.6149370083224247e-21	9.990512114574064e-19	5	ATRX
GO_VASODILATION	GO:0042311	6	Up	3.971714533423566e-21	1.4375516234923087e-18	1	ATG5,SOD2,RGS2,MKKS,SOD1,GPX1	SOD2,MKKS	RGS2
GO_NEGATIVE_REGULATION_OF_ERYTHROCYTE_DIFFERENTIATION	GO:0045647	4	Down	1.8246103109459117e-20	6.273922554187518e-18	1	HSPA9,ZFP36,KLF13,ZFP36L1		HSPA9
GO_POSITIVE_REGULATION_OF_BLOOD_VESSEL_DIAMETER	GO:0097755	7	Up	3.8215136979533424e-18	1.2514547476583398e-15	1	ATG5,SOD2,RGS2,SCPEP1,MKKS,SOD1,GPX1	SOD2,MKKS	RGS2
GO_REGULATION_OF_WNT_SIGNALING_PATHWAY_PLANAR_CELL_POLARITY_PATHWAY	GO:2000095	1	Up	3.598922795326246e-16	1.0760779158025476e-13	2	DAB2	DAB2
GO_POSITIVE_REGULATION_OF_WNT_SIGNALING_PATHWAY_PLANAR_CELL_POLARITY_PATHWAY	GO:2000096	1	Up	3.598922795326246e-16	1.0760779158025476e-13	2	DAB2	DAB2
GO_RESPONSE_TO_FOOD	GO:0032094	3	Up	4.889251647918661e-16	1.2932070608744859e-13	6	NUCB2,NENF,MKKS	MKKS
GO_REGULATION_OF_RESPONSE_TO_FOOD	GO:0032095	3	Up	4.889251647918661e-16	1.2932070608744859e-13	6	NUCB2,NENF,MKKS	MKKS
GO_NEGATIVE_REGULATION_OF_RESPONSE_TO_EXTRACELLULAR_STIMULUS	GO:0032105	3	Up	4.889251647918661e-16	1.2932070608744859e-13	6	NUCB2,NENF,MKKS	MKKS
GO_SENSORY_PERCEPTION_OF_CHEMICAL_STIMULUS	GO:0007606	3	Up	2.421290909154874e-15	6.167117623058544e-13	1	GNB1,MKKS,CD36	MKKS
GO_CILIUM_MOVEMENT	GO:0003341	3	Up	3.830415564698425e-15	9.407774228011097e-13	5	OFD1,CFAP20,MKKS	MKKS
GO_REGULATION_OF_CILIUM_DEPENDENT_CELL_MOTILITY	GO:1902019	3	Up	4.235666479682247e-15	1.004437185543959e-12	7	CFAP20,MKKS,ANXA5	MKKS
GO_OXYGEN_HOMEOSTASIS	GO:0032364	2	Up	1.263002313726251e-13	2.895222303831809e-11	8	HIF1A,SOD2	SOD2
GO_POSITIVE_REGULATION_OF_CENTRIOLE_REPLICATION	GO:0046601	2	Down	1.7846858449955562e-13	3.95912405033369e-11	5	VPS4B,NUP62		NUP62
GO_PROTEIN_HETEROTRIMERIZATION	GO:0070208	2	Down	1.928665633907013e-13	4.133512813140479e-11	9	NUP58,NUP62		NUP62
GO_REGULATION_OF_MITOTIC_CYTOKINESIS	GO:1902412	2	Down	1.983509129469766e-13	4.133512813140479e-11	5	KIF20B,NUP62		NUP62
GO_NEGATIVE_REGULATION_OF_SYSTEMIC_ARTERIAL_BLOOD_PRESSURE	GO:0003085	2	Up	4.0568904754028274e-13	8.082043722205218e-11	1	SOD2,PRCP	SOD2
GO_POSITIVE_REGULATION_OF_PROTEIN_LOCALIZATION_TO_CENTROSOME	GO:1904781	2	Down	4.1132983899546695e-13	8.082043722205218e-11	7	GSK3B,NUP62		NUP62
GO_POSITIVE_REGULATION_OF_SMOOTH_MUSCLE_CELL_DIFFERENTIATION	GO:0051152	2	Up	6.142055618232567e-13	1.1733032357384824e-10	2	PIAS1,SOD2	SOD2
GO_PHENOTYPIC_SWITCHING	GO:0036166	2	Up	1.2550643220340894e-12	2.1577693356571082e-10	3	SOD2,DNMT1	SOD2
GO_REVERSIBLE_DIFFERENTIATION	GO:0090677	2	Up	1.2550643220340894e-12	2.1577693356571082e-10	3	SOD2,DNMT1	SOD2
GO_CELL_DIFFERENTIATION_INVOLVED_IN_PHENOTYPIC_SWITCHING	GO:0090679	2	Up	1.2550643220340894e-12	2.1577693356571082e-10	3	SOD2,DNMT1	SOD2
GO_REGULATION_OF_PHENOTYPIC_SWITCHING	GO:1900239	2	Up	1.2550643220340894e-12	2.1577693356571082e-10	3	SOD2,DNMT1	SOD2
GO_STRIATUM_DEVELOPMENT	GO:0021756	3	Up	1.6670729402485063e-12	2.7296334785926137e-10	2	MKKS,SLC7A11,SECISBP2	MKKS	SECISBP2
GO_SUBPALLIUM_DEVELOPMENT	GO:0021544	3	Up	1.6670729402485063e-12	2.7296334785926137e-10	2	MKKS,SLC7A11,SECISBP2	MKKS	SECISBP2
GO_PHOTORECEPTOR_CELL_MAINTENANCE	GO:0045494	4	Up	2.797326060239287e-12	4.473770073550134e-10	1	MKKS,CIB2,DRAM2,CLN8	MKKS
GO_REGULATION_OF_RESPONSE_TO_EXTRACELLULAR_STIMULUS	GO:0032104	4	Up	3.0849678022819363e-12	4.821664449157472e-10	6	NUCB2,SNW1,NENF,MKKS	MKKS
GO_DETECTION_OF_STIMULUS_INVOLVED_IN_SENSORY_PERCEPTION	GO:0050906	4	Up	7.156740255398414e-12	1.0937089496972199e-9	1	CXCR4,MKKS,ARRB2,EPHB1	MKKS
GO_LEPTIN_MEDIATED_SIGNALING_PATHWAY	GO:0033210	4	Up	1.1287097563460497e-11	1.6874210857373444e-9	6	MKKS,UGCG,ADIPOR1,STAT3	MKKS
GO_REGULATION_OF_MICROTUBULE_BASED_MOVEMENT	GO:0060632	4	Up	2.832640417498381e-11	4.14469535130561e-9	5	CFAP20,IGBP1,MKKS,LAMP1	MKKS
GO_RESPONSE_TO_HYDROXYUREA	GO:0072710	2	Down	3.2161724983711924e-11	4.513799647203815e-9	6	ATRX,NSMCE3
GO_RESPONSE_TO_ANTIMETABOLITE	GO:0097329	2	Down	3.2161724983711924e-11	4.513799647203815e-9	10	ATRX,NSMCE3
GO_PIGMENT_GRANULE_LOCALIZATION	GO:0051875	8	Up	3.403629752734961e-11	4.589561139129083e-9	7	ASIP,RAB11A,BLOC1S6,MKKS,RAB1A,DCTN2,RAB11B,MYO5A	MKKS,RAB11B
GO_ESTABLISHMENT_OF_PIGMENT_GRANULE_LOCALIZATION	GO:0051905	8	Up	3.403629752734961e-11	4.589561139129083e-9	7	ASIP,RAB11A,BLOC1S6,MKKS,RAB1A,DCTN2,RAB11B,MYO5A	MKKS,RAB11B
GO_POSITIVE_REGULATION_OF_DNA_DEPENDENT_DNA_REPLICATION	GO:2000105	2	Down	1.5163875178225903e-10	2.0054224923203756e-8	11	ATRX,STOML2
GO_REGULATION_OF_APPETITE	GO:0032098	5	Up	3.9019436346073163e-10	5.0629559198480214e-8	6	SCT,NUCB2,POMC,NENF,MKKS	MKKS
GO_VASCULAR_SMOOTH_MUSCLE_CONTRACTION	NA	5	Up	7.971838813204651e-10	1.0152284355260811e-7	NA	RHOA,ATP2B1,P2RX1,MKKS,RAP1GDS1	MKKS
GO_IRON_SULFUR_CLUSTER_ASSEMBLY	GO:0016226	9	Down	9.050396825768583e-10	1.1316287085601917e-7	9	NUBP2,NUBP1,GLRX3,HSPA9,ISCA1,ISCU,CIAO1,ISCA2,NFU1		HSPA9
GO_MEMBRANE_DEPOLARIZATION_DURING_ACTION_POTENTIAL	GO:0086010	3	Down	1.580589099417898e-9	1.9410198636958724e-7	8	YWHAH,SLMAP,SCN9A		YWHAH,SLMAP
GO_POSITIVE_REGULATION_OF_CENTROSOME_DUPLICATION	GO:0010825	3	Down	2.43901260241162e-9	2.94264730996223e-7	5	VPS4B,NPM1,NUP62		NUP62
GO_REGULATION_OF_PROTEIN_LOCALIZATION_TO_CENTROSOME	GO:1904779	3	Down	3.854647753649282e-9	4.5704159658355365e-7	7	GSK3B,NSFL1C,NUP62		NUP62
GO_NEGATIVE_REGULATION_OF_STEM_CELL_DIFFERENTIATION	GO:2000737	10	Down	4.98971104230643e-9	5.815973362362936e-7	2	CDK13,REST,HSPA9,NFE2L2,ZFP36L2,HNRNPU,CDK12,STAT3,NELFB,N4BP2L2		HSPA9
GO_BRAIN_MORPHOGENESIS	GO:0048854	6	Up	1.3757490385301877e-8	1.5768376896620167e-6	2	PAFAH1B1,PSEN1,FZD3,MKKS,PTEN,NF1	MKKS
GO_POSITIVE_REGULATION_OF_MULTICELLULAR_ORGANISM_GROWTH	GO:0040018	6	Up	2.4880619339318362e-8	2.8049839212539734e-6	2	EZR,CREB1,MKKS,NIPBL,PPIB,HSF1	MKKS
GO_INTRASPECIES_INTERACTION_BETWEEN_ORGANISMS	GO:0051703	7	Up	3.7507844587683235e-8	4.160345923056413e-6	12	DRD4,PCM1,MKKS,EIF4EBP2,PTEN,CLN8,VPS13A	MKKS,VPS13A
GO_HORMONE_CATABOLIC_PROCESS	GO:0042447	3	Down	4.341309786344197e-8	4.7389186350300066e-6	13	ACAA1,YWHAH,HSD17B11		YWHAH
GO_CELLULAR_RESPONSE_TO_LEPTIN_STIMULUS	GO:0044320	6	Up	4.646914236888293e-8	4.916435262627814e-6	6	NR4A3,MKKS,UGCG,ADIPOR1,STAT3,PTEN	MKKS
GO_RESPONSE_TO_LEPTIN	GO:0044321	6	Up	4.646914236888293e-8	4.916435262627814e-6	6	NR4A3,MKKS,UGCG,ADIPOR1,STAT3,PTEN	MKKS
GO_REGULATION_OF_NUCLEAR_CELL_CYCLE_DNA_REPLICATION	GO:0033262	3	Down	6.213126220116806e-8	6.473889244809588e-6	5	ZMPSTE24,ATRX,TERF1
GO_REGULATION_OF_TUBE_SIZE	GO:0035150	17	Up	7.990096788251489e-8	8.20117844967246e-6	1	ATG5,RHOA,ROCK1,ATP2B1,ICAM1,P2RX1,SOD2,HRH2,RGS2,ITGB1BP1,SCPEP1,MKKS,KCNA5,RAP1GDS1,SOD1,SERPINF2,GPX1	SOD2,MKKS	RGS2
GO_SEMINIFEROUS_TUBULE_DEVELOPMENT	GO:0072520	3	Down	1.1031539981406176e-7	1.1156455948842687e-5	2	ATRX,WDR48,UBB
GO_CHAPERONE_COFACTOR_DEPENDENT_PROTEIN_REFOLDING	GO:0051085	19	Down	3.064902449813189e-7	3.054686108313812e-5	14	CD74,HSPA5,ST13,BAG1,HSPA8,PTGES3,HSPA9,HSPE1,HSPH1,DNAJB1,TOR1A,DNAJB12,HSPA13,DNAJB4,DNAJB14,DNAJC7,GAK,HSPA1B,HSPA1A		HSPA9,HSPE1
GO_GAS_HOMEOSTASIS	GO:0033483	4	Up	3.143539230880696e-7	3.088302755823793e-5	8	GSTP1,HIF1A,ADNP,SOD2	SOD2
GO_CENTROSOME_SEPARATION	GO:0051299	4	Down	3.315556565518285e-7	3.2114200705731336e-5	5	NSFL1C,RANBP1,NDEL1,NUP62		NUP62
GO_VASCULAR_PROCESS_IN_CIRCULATORY_SYSTEM	GO:0003018	19	Up	4.94068676015174e-7	4.719042062439377e-5	1	ATG5,RHOA,ROCK1,ATP2B1,ICAM1,TGFB1,P2RX1,SOD2,HRH2,RGS2,ITGB1BP1,SCPEP1,MKKS,KCNA5,RAP1GDS1,SOD1,SERPINF2,PTP4A3,GPX1	SOD2,MKKS	RGS2
GO_REGULATION_OF_VASCULAR_SMOOTH_MUSCLE_CELL_DIFFERENTIATION	NA	4	Up	6.169100885603524e-7	5.8116310671637576e-5	NA	NFATC3,SOD2,DNMT1,PDCD4	SOD2
GO_REGULATION_OF_HISTONE_H3_K9_TRIMETHYLATION	GO:1900112	4	Down	6.445929689631297e-7	5.990359253458706e-5	5	ATRX,SMARCB1,PIH1D1,LMNA		LMNA
GO_REGULATION_OF_BLOOD_PRESSURE	GO:0008217	21	Up	7.470597031709058e-7	6.850039438275091e-5	1	CYBA,RHOA,ATP2B1,SNX5,CTSZ,NAMPT,P2RX1,SOD2,POMC,ID2,SCPEP1,MKKS,PRCP,SOD1,ATP1A1,SERPINF2,RNPEP,ATP6AP2,GAS6,ADH5,HBB	SOD2,MKKS
GO_MACROPHAGE_CHEMOTAXIS	GO:0048246	6	Up	9.891236335192092e-7	8.950267404883687e-5	6	DDT,LGALS3,AKIRIN1,CMKLR1,CKLF,MIF	CKLF
GO_DETERMINATION_OF_HEART_LEFT_RIGHT_ASYMMETRY	GO:0061371	8	Up	1.1471641216361037e-6	1.024551644739154e-4	2	PSEN1,MEF2C,TMED2,HIF1A,MKKS,NOTCH2,AHI1,TGFBR2	MKKS
GO_GLUCOCORTICOID_METABOLIC_PROCESS	GO:0008211	4	Down	1.2012002432271594e-6	1.0590582144452789e-4	13	REST,STUB1,YWHAH,ATP1A1		YWHAH
GO_POSITIVE_REGULATION_OF_INTERLEUKIN_6_PRODUCTION	GO:0032755	25	Up	1.4537837841712726e-6	1.2655279852842838e-4	15	TYROBP,CD74,CYBA,XBP1,PYCARD,ARHGEF2,LILRB2,CD36,AKIRIN2,DHX9,APP,HSPD1,FCER1G,SPON2,IL6R,SYK,STAT3,LGALS9,MYD88,PTPN11,LILRA5,HMGB1,TLR7,MBP,AIF1	AKIRIN2
GO_NEGATIVE_REGULATION_OF_SISTER_CHROMATID_COHESION	GO:0045875	3	Down	1.5862718201416438e-6	1.3635989133892608e-4	5	WAPL,ATRX,NAA10	NAA10
GO_NEGATIVE_REGULATION_OF_DENDRITE_MORPHOGENESIS	GO:0050774	4	Down	1.720027675766415e-6	1.4603247316352639e-4	2	UBE3A,YWHAH,PPP3CA,PTEN		YWHAH
GO_TYPE_B_PANCREATIC_CELL_APOPTOTIC_PROCESS	GO:0097050	4	Down	1.8154838055413307e-6	0.00015225709915497234	16	SPOP,SRSF6,EIF2S1,CAST		SPOP
GO_NEGATIVE_REGULATION_OF_BLOOD_VESSEL_DIAMETER	GO:0097756	8	Up	2.0395206068723526e-6	1.689853399212189e-4	1	RHOA,ATP2B1,ICAM1,P2RX1,HRH2,MKKS,KCNA5,RAP1GDS1	MKKS
GO_REGULATION_OF_MAINTENANCE_OF_SISTER_CHROMATID_COHESION	GO:0034091	3	Down	2.069632756681189e-6	1.6943886271067305e-4	5	ATRX,NAA10,SMC5	NAA10
GO_CARDIAC_MUSCLE_MYOBLAST_PROLIFERATION	GO:0110021	1	Down	2.6754742539373154e-6	2.164616052273755e-4	17	MALAT1		MALAT1
GO_NON_MOTILE_CILIUM_ASSEMBLY	GO:1905515	8	Up	2.7776512218722297e-6	2.2211520293971305e-4	9	FUZ,MAP4,PCM1,DNM2,MKKS,CSNK1D,TMEM107,DCTN1	MKKS
GO_STEROID_CATABOLIC_PROCESS	GO:0006706	4	Down	2.8499854575436926e-6	2.2458752308417414e-4	13	CYP46A1,SNX17,YWHAH,HSD17B11		YWHAH
GO_FORELIMB_MORPHOGENESIS	GO:0035136	4	Down	2.873884256421016e-6	2.2458752308417414e-4	2	ATRX,RUNX2,NIPBL,CTNNB1
GO_POSITIVE_REGULATION_OF_NON_CANONICAL_WNT_SIGNALING_PATHWAY	GO:2000052	3	Up	4.0268600056021e-6	3.11154115264333e-4	6	CSNK1D,DAB2,CSNK1E	DAB2
GO_REGULATION_OF_CENTRIOLE_REPLICATION	GO:0046599	5	Down	4.47246625017292e-6	3.4174611558265746e-4	5	KAT2B,VPS4B,CHMP2A,NPM1,NUP62		NUP62
GO_MULTI_ORGANISM_BEHAVIOR	NA	10	Up	6.139827038207254e-6	4.639955004588053e-4	NA	DRD4,DERL2,PCM1,GLS,MKKS,APP,EIF4EBP2,PTEN,CLN8,VPS13A	MKKS,VPS13A
GO_POSITIVE_REGULATION_OF_ENDOPLASMIC_RETICULUM_STRESS_INDUCED_INTRINSIC_APOPTOTIC_SIGNALING_PATHWAY	GO:1902237	5	Down	6.362841256188373e-6	4.756223839000809e-4	6	SPOP,SERINC3,PMAIP1,BCL2L11,PTPN2		SPOP
GO_POSITIVE_REGULATION_OF_CENTROSOME_CYCLE	GO:0046607	5	Down	6.912240102563712e-6	5.111341417777489e-4	5	NSFL1C,RANBP1,VPS4B,NPM1,NUP62		NUP62
GO_VASCULAR_SMOOTH_MUSCLE_CELL_DIFFERENTIATION	NA	5	Up	9.487862582093266e-6	6.941279891176106e-4	NA	NFATC3,SOD2,EPC1,DNMT1,PDCD4	SOD2
GO_DE_NOVO_PROTEIN_FOLDING	GO:0006458	24	Down	1.2207493942570512e-5	8.836940615058675e-4	14	CD74,HSPA5,FKBP1A,ST13,DNAJC2,BAG1,HSPA8,PTGES3,HSPA9,HSPE1,HSPH1,DNAJB1,UGGT1,TOR1A,HSPD1,DNAJB12,HSPA13,DNAJB4,DNAJB14,CCT2,DNAJC7,GAK,HSPA1B,HSPA1A		HSPA9,HSPE1
GO_MAINTENANCE_OF_PROTEIN_LOCATION_IN_EXTRACELLULAR_REGION	GO:0071694	1	Down	1.2853918264283878e-5	9.207957906612525e-4	7	NRROS		NRROS
GO_EMBRYONIC_HEART_TUBE_DEVELOPMENT	GO:0035050	10	Up	1.625582741019962e-5	0.001152487887628276	2	PSEN1,MEF2C,TMED2,HIF1A,MKKS,NOTCH2,AHI1,TGFBR2,CITED2,CTNNB1	MKKS
GO_CENTRIOLE_ASSEMBLY	GO:0098534	6	Down	2.6569644669403512e-5	0.001864484146851918	5	KAT2B,VPS4B,CHMP2A,NPM1,E2F4,NUP62		NUP62
GO_MEIOTIC_SPINDLE_ORGANIZATION	GO:0000212	5	Down	2.739335958898214e-5	0.0019028700393275775	5	ATRX,MYH9,PPP2R1A,TUBG1,GOLGA2
GO_POSITIVE_REGULATION_OF_CYTOKINESIS	GO:0032467	6	Down	2.9506528855031384e-5	0.002029163989360508	5	CUL3,PKN2,RHOA,CDC42,KIF20B,NUP62		NUP62
GO_REGULATION_OF_ERYTHROCYTE_DIFFERENTIATION	GO:0045646	19	Down	3.520399332329751e-5	0.002397008535488287	1	SPI1,HIF1A,SMAP1,HSPA9,STAT1,ID2,NCKAP1L,PRMT1,ZFP36,ETS1,HMGB2,STAT3,INPP5D,KLF13,ZFP36L1,ISG15,HSPA1B,HSPA1A,LYN		HSPA9,STAT1
GO_POST_EMBRYONIC_ANIMAL_MORPHOGENESIS	GO:0009886	5	Down	3.604334587711171e-5	0.0024300989176166393	2	ATRX,BAX,GNAS,BCL2L11,HMGN1
GO_CHAPERONE_MEDIATED_PROTEIN_COMPLEX_ASSEMBLY	GO:0051131	10	Up	3.6805826052440606e-5	0.0024574142307051848	9	HSP90AA1,HSP90AB1,STUB1,PTGES3,MKKS,HSPD1,CCT2,HSPA4,PFDN6,HSPA1A	MKKS
GO_REGULATION_OF_SYSTEMIC_ARTERIAL_BLOOD_PRESSURE_MEDIATED_BY_A_CHEMICAL_SIGNAL	GO:0003044	6	Up	4.2477098327466435e-5	0.002808798126903718	1	CYBA,RHOA,CTSZ,SOD2,SERPINF2,ATP6AP2	SOD2
GO_CELLULAR_RESPONSE_TO_ACIDIC_PH	GO:0071468	2	Up	4.4696917877953785e-5	0.0029274352785398873	4	RAB11B,CHP1	RAB11B
GO_REGULATION_OF_ENDOCYTIC_RECYCLING	GO:2001135	2	Up	4.779881474773563e-5	0.0031010608398129996	7	SORL1,RAB11B	RAB11B
GO_HISTONE_H3_K9_TRIMETHYLATION	GO:0036124	6	Down	5.190893085137541e-5	0.0033362403501393336	9	ARID4A,ARID4B,ATRX,SMARCB1,PIH1D1,LMNA		LMNA
GO_REGULATION_OF_NON_CANONICAL_WNT_SIGNALING_PATHWAY	GO:2000050	4	Up	5.8664117756987564e-5	0.003735492016803736	6	CSNK1D,DAB2,RNF213,CSNK1E	DAB2
GO_CILIUM_OR_FLAGELLUM_DEPENDENT_CELL_MOTILITY	GO:0001539	11	Up	7.279881104369675e-5	0.0045715588392435365	7	ATP2B4,CFAP20,DNAJA1,EFHC1,ASH1L,UBE2B,SLIRP,MKKS,TPGS1,TMF1,ANXA5	MKKS
GO_PROTEIN_REFOLDING	GO:0042026	18	Down	7.312366908779832e-5	0.0045715588392435365	14	HSPA5,DNAJA2,HSP90AA1,FKBP1A,ST13,SNRNP70,HSPA8,HSPA9,NKTR,PPIG,HSPD1,HSPA13,PPIB,PPID,PPIH,PPIA,HSPA1B,HSPA1A		HSPA9
GO_REGULATION_OF_CLATHRIN_DEPENDENT_ENDOCYTOSIS	GO:2000369	4	Up	7.492726365646901e-5	0.004642115244734571	5	DNM2,UNC119,SMAP1,DAB2	DAB2
GO_SENSORY_PERCEPTION_OF_LIGHT_STIMULUS	GO:0050953	12	Up	8.037685765873158e-5	0.004935282590349081	1	MYO9A,HPS1,UNC119,TGFBI,MKKS,RABGGTB,NOB1,DRAM2,ATXN7,CLN8,MYO5A,DNAJC19	MKKS
GO_CORTICOSTEROID_RECEPTOR_SIGNALING_PATHWAY	GO:0031958	6	Down	1.1707123547111356e-4	0.007124768905618124	6	NR3C1,ARID1A,YWHAH,PHB,PER1,CALR		YWHAH
GO_MACROPHAGE_MIGRATION	GO:1905517	10	Up	1.2311794308300487e-4	0.007365905014350976	18	CD9,DDT,CD81,CCR2,LGALS3,MCOLN2,AKIRIN1,CMKLR1,CKLF,MIF	CKLF
GO_NEGATIVE_REGULATION_OF_OXIDATIVE_STRESS_INDUCED_INTRINSIC_APOPTOTIC_SIGNALING_PATHWAY	GO:1902176	7	Up	1.2317566913630395e-4	0.007365905014350976	6	HIF1A,HSPB1,SOD2,NFE2L2,PARK7,NONO,GPX1	SOD2
GO_FACE_DEVELOPMENT	GO:0060324	13	Up	1.2905009816486138e-4	0.007650668319653032	2	MAPK1,EP300,ZFAND5,MKKS,MAP2K2,RARA,CSRNP1,TIPARP,NIPBL,ANKRD11,MAP2K1,PTPN11,ASPH	MKKS
GO_INTERLEUKIN_6_PRODUCTION	GO:0032635	36	Up	1.3788204912243128e-4	0.008104400442862906	15	TYROBP,CD74,CYBA,XBP1,PYCARD,CSK,IL27RA,PTPN6,ASH1L,ARHGEF2,TNFAIP3,NCKAP1L,LILRB2,CD36,AKIRIN2,DHX9,ARRB2,APP,HSPD1,FCER1G,SPON2,IL6R,MAPKAPK2,SYK,STAT3,INPP5D,LGALS9,MYD88,PTPN11,GAS6,LILRA5,HMGB1,TLR7,CD47,MBP,AIF1	AKIRIN2
GO_SERTOLI_CELL_DEVELOPMENT	GO:0060009	7	Down	1.4225499093008267e-4	0.008290572649374394	2	ARID4A,ARID4B,ATRX,ICAM1,FNDC3A,HSD17B4,FLNA		FLNA
GO_REPLICATION_FORK_PROCESSING	GO:0031297	6	Down	1.473456655950123e-4	0.008515093632747054	11	BOD1L1,NUCKS1,ATRX,SAMHD1,CDK9,ALYREF
GO_REGULATION_OF_HISTONE_H3_K9_METHYLATION	GO:0051570	7	Down	1.6532867660560364e-4	0.009474710908472801	5	KDM1A,JARID2,ATRX,SMARCB1,PIH1D1,DNMT1,LMNA		LMNA
GO_CHAPERONE_MEDIATED_PROTEIN_FOLDING	GO:0061077	31	Down	1.7057383047517017e-4	0.009694514315518555	14	CD74,HSPA5,FKBP1A,FKBP5,ST13,PDCD5,HSPB1,BAG1,HSPA8,CHORDC1,PTGES3,HSPA9,PDCL3,HSPE1,HSPH1,DNAJB1,TOR1A,DNAJB12,HSPA13,PDIA4,DFFA,DNAJB4,DNAJB14,CCT2,PPIB,DNAJC7,CRTAP,PPID,GAK,HSPA1B,HSPA1A		HSPA9,HSPE1
GO_DETECTION_OF_ABIOTIC_STIMULUS	GO:0009582	12	Up	1.801726013018857e-4	0.010156122779943181	4	OPN3,GNB1,UNC119,METAP2,CXCR4,MKKS,NMT1,ARRB2,EPHB1,GNAQ,FNTA,CALM1	MKKS
GO_CELLULAR_PIGMENTATION	GO:0033059	22	Up	1.880387824059464e-4	0.01051335533825767	19	TRAPPC6A,DTNBP1,AP3D1,AP1M1,HPS4,ASIP,RAB11A,BLOC1S6,HPS1,POMC,MKKS,AP3B1,CD63,BLOC1S1,RAB1A,SNAPIN,ZEB2,DCTN2,RAB11B,BLOC1S4,BLOC1S2,MYO5A	MKKS,RAB11B
GO_POSITIVE_REGULATION_OF_EARLY_ENDOSOME_TO_LATE_ENDOSOME_TRANSPORT	GO:2000643	4	Up	2.34812360842359e-4	0.013022617786394377	7	RAB21,EZR,MSN,DAB2	DAB2
GO_MAINTENANCE_OF_SISTER_CHROMATID_COHESION	GO:0034086	5	Down	2.785262137768828e-4	0.015323398177148981	5	ATRX,NAA10,RB1,NIPBL,SMC5	NAA10
GO_NEGATIVE_REGULATION_OF_VASCULAR_SMOOTH_MUSCLE_CELL_PROLIFERATION	NA	7	Up	3.1082288708615864e-4	0.016964515829297724	NA	MEF2C,GSTP1,CDKN1B,SOD2,CDKN1A,PDCD4,PTEN	SOD2
GO_ISOCITRATE_METABOLIC_PROCESS	GO:0006102	5	Up	3.16505935592918e-4	0.01713867180372045	20	IDH3G,ACO2,IDH3B,IDH3A,IDH2	IDH3B
GO_PROTEIN_IMPORT_INTO_MITOCHONDRIAL_MATRIX	GO:0030150	9	Down	3.273955589983871e-4	0.01747083592049245	7	GRPEL1,DNAJC15,ROMO1,TIMM17B,TOMM40,TIMM17A,TOMM20,TOMM7,DNAJC19	DNAJC15	ROMO1,TOMM7
GO_NEGATIVE_REGULATION_OF_GTPASE_ACTIVITY	GO:0034260	14	Up	3.2772107514083556e-4	0.01747083592049245	21	WNK1,IPO5,ARFGEF1,TMED2,GMIP,MKKS,IQGAP1,ARRB2,IQGAP2,RHOH,GPS1,RCC2,CDC42SE1,ARL2	MKKS
GO_POSITIVE_REGULATION_OF_SMOOTH_MUSCLE_CELL_APOPTOTIC_PROCESS	GO:0034393	4	Up	3.5217249821434076e-4	0.018487711986412376	16	STK4,SOD2,ATF4,PDCD4	SOD2	ATF4
GO_POSITIVE_REGULATION_OF_VASCULAR_ASSOCIATED_SMOOTH_MUSCLE_CELL_APOPTOTIC_PROCESS	GO:1905461	4	Up	3.5217249821434076e-4	0.018487711986412376	16	STK4,SOD2,ATF4,PDCD4	SOD2	ATF4
GO_REGULATION_OF_SYSTEMIC_ARTERIAL_BLOOD_PRESSURE	GO:0003073	8	Up	3.8599384947693763e-4	0.020109694718582576	1	CYBA,RHOA,CTSZ,SOD2,PRCP,SERPINF2,ATP6AP2,GAS6	SOD2
GO_POSITIVE_REGULATION_OF_ERBB_SIGNALING_PATHWAY	GO:1901186	9	Down	4.2455532147076214e-4	0.02178903488444035	6	PLAUR,FBXW7,RTN4,HIP1,ADAM17,NCF1,SHKBP1,RBPJ,NUP62		NUP62
GO_POSITIVE_REGULATION_OF_SMAD_PROTEIN_SIGNAL_TRANSDUCTION	GO:0060391	4	Up	4.245645884128264e-4	0.02178903488444035	6	TGFB1,TGFBR1,PARP1,DAB2	DAB2	TGFBR1
GO_DNA_DEPENDENT_DNA_REPLICATION_MAINTENANCE_OF_FIDELITY	GO:0045005	7	Down	4.55999299703239e-4	0.023228942104142038	11	BOD1L1,NUCKS1,ATRX,SAMHD1,CDK9,ALYREF,ZNF830
GO_RETINA_HOMEOSTASIS	GO:0001895	14	Up	5.20577537093297e-4	0.026323615607283846	1	ACTB,LYZ,HSPB1,PRDX1,MKKS,JCHAIN,CIB2,SOD1,DRAM2,B2M,CLN8,ACTG1,IGKC,IGHA1	MKKS
GO_REGULATION_OF_SMOOTH_MUSCLE_CELL_DIFFERENTIATION	GO:0051150	8	Up	5.438929590890201e-4	0.027301838537629138	2	PIAS1,NFATC3,SOD2,MED28,DNMT1,ANKRD17,ZEB1,PDCD4	SOD2
GO_CELLULAR_RESPONSE_TO_OXYGEN_RADICAL	GO:0071450	8	Up	6.47248593070618e-4	0.03202250773055137	6	SOD2,NFE2L2,PARK7,PRDX1,CD36,SOD1,PRDX2,CCS	SOD2
GO_RESPONSE_TO_OXYGEN_RADICAL	GO:0000305	8	Up	6.47248593070618e-4	0.03202250773055137	6	SOD2,NFE2L2,PARK7,PRDX1,CD36,SOD1,PRDX2,CCS	SOD2
GO_REGULATION_OF_MULTICELLULAR_ORGANISM_GROWTH	GO:0040014	15	Up	6.819996390285914e-4	0.03350079655428302	2	ZMPSTE24,EZR,LGMN,TNKS2,CREB1,MKKS,CDK4,AFG3L2,SOD1,APP,PLAC8,NIPBL,PPIB,STAT3,HSF1	MKKS
GO_SPECIFICATION_OF_SYMMETRY	GO:0009799	16	Up	7.12498677797657e-4	0.03475073338449991	2	OFD1,PSEN1,MEF2C,TMED2,AP1B1,HIF1A,ALG5,MKKS,NOTCH2,AHI1,NEK8,TGFBR2,CITED2,CTNNB1,SMAD2,AIDA	MKKS
GO_REGULATION_OF_DNA_DEPENDENT_DNA_REPLICATION	GO:0090329	7	Down	7.849100900891323e-4	0.03801286401086594	11	ZMPSTE24,ATRX,NBN,TERF1,STOML2,CHTF8,ZNF830
GO_SERTOLI_CELL_DIFFERENTIATION	GO:0060008	9	Down	8.434719372366592e-4	0.040563332254381156	2	ARID4A,ARID4B,ATRX,ICAM1,FNDC3A,SAFB2,RARA,HSD17B4,FLNA		FLNA
GO_SMOOTH_MUSCLE_CONTRACTION	GO:0006939	14	Up	8.559164330958587e-4	0.040875953544445974	1	ATP2B4,CALCRL,RHOA,ROCK1,ATP2B1,P2RX1,RGS2,MKKS,RAP1GDS1,SOD1,SPHK1,SETD3,SULF2,ADA	MKKS	RGS2
GO_MEMBRANE_DEPOLARIZATION	GO:0051899	9	Down	9.05332880603313e-4	0.04293775324075161	8	FHL1,PPP2R3C,TSPO,PARK7,YWHAH,PARP1,SLMAP,SCN9A,JUN		YWHAH,SLMAP
GO_POSITIVE_REGULATION_OF_CYTOPLASMIC_TRANSPORT	GO:1903651	5	Up	9.438730679871315e-4	0.04445900745580481	7	RAB21,EZR,SORL1,MSN,DAB2	DAB2
