## Extended Data Table 7 for "An integrated cell atlas of the human lung in health and disease": Plasmacytoid_DCs-BMI-GO_BP-Total.tsv

GeneSet	GOID	NGenes	Direction	PValue	FDR	Cluster	Genes	DEUp	DEDown
GO_NERVOUS_SYSTEM_PROCESS_INVOLVED_IN_REGULATION_OF_SYSTEMIC_ARTERIAL_BLOOD_PRESSURE	GO:0001976	1	Down	4.968775377413803e-98	1.1390089423491575e-94	1	SOD2		SOD2
GO_POSITIVE_REGULATION_OF_PHENOTYPIC_SWITCHING	GO:1900241	1	Down	4.968775377413803e-98	1.1390089423491575e-94	2	SOD2		SOD2
GO_POSITIVE_REGULATION_OF_VASCULAR_SMOOTH_MUSCLE_CELL_DIFFERENTIATION	NA	1	Down	4.968775377413803e-98	1.1390089423491575e-94	NA	SOD2		SOD2
GO_PHENOTYPIC_SWITCHING	GO:0036166	2	Down	7.33207631933542e-49	7.203241264009954e-46	2	SOD2,DNMT1		SOD2
GO_REVERSIBLE_DIFFERENTIATION	GO:0090677	2	Down	7.33207631933542e-49	7.203241264009954e-46	2	SOD2,DNMT1		SOD2
GO_CELL_DIFFERENTIATION_INVOLVED_IN_PHENOTYPIC_SWITCHING	GO:0090679	2	Down	7.33207631933542e-49	7.203241264009954e-46	2	SOD2,DNMT1		SOD2
GO_REGULATION_OF_PHENOTYPIC_SWITCHING	GO:1900239	2	Down	7.33207631933542e-49	7.203241264009954e-46	2	SOD2,DNMT1		SOD2
GO_NEGATIVE_REGULATION_OF_SYSTEMIC_ARTERIAL_BLOOD_PRESSURE	GO:0003085	2	Down	5.4318998165175145e-48	4.6693968797738686e-45	1	SOD2,PRCP		SOD2
GO_OXYGEN_HOMEOSTASIS	GO:0032364	2	Down	1.9408948554400434e-47	1.483059324540131e-44	3	HIF1A,SOD2		SOD2
GO_POSITIVE_REGULATION_OF_SMOOTH_MUSCLE_CELL_DIFFERENTIATION	GO:0051152	2	Down	3.223848876996089e-47	2.2170408727102106e-44	4	PIAS1,SOD2		SOD2
GO_DETECTION_OF_MECHANICAL_STIMULUS_INVOLVED_IN_SENSORY_PERCEPTION_OF_SOUND	GO:0050910	1	Up	1.1124015750716684e-34	5.099990421178576e-32	1	MKKS	MKKS
GO_SENSORY_PERCEPTION_OF_SMELL	GO:0007608	1	Up	1.1124015750716684e-34	5.099990421178576e-32	1	MKKS	MKKS
GO_TONIC_SMOOTH_MUSCLE_CONTRACTION	GO:0014820	1	Up	1.1124015750716684e-34	5.099990421178576e-32	1	MKKS	MKKS
GO_ARTERY_SMOOTH_MUSCLE_CONTRACTION	GO:0014824	1	Up	1.1124015750716684e-34	5.099990421178576e-32	1	MKKS	MKKS
GO_CONVERGENT_EXTENSION_INVOLVED_IN_GASTRULATION	GO:0060027	1	Up	1.1124015750716684e-34	5.099990421178576e-32	4	MKKS	MKKS
GO_POSITIVE_REGULATION_OF_SMOOTH_MUSCLE_CELL_APOPTOTIC_PROCESS	GO:0034393	4	Down	1.4524782001961584e-29	5.8757015192641066e-27	5	STK4,SOD2,ATF4,PDCD4		SOD2,ATF4
GO_POSITIVE_REGULATION_OF_VASCULAR_ASSOCIATED_SMOOTH_MUSCLE_CELL_APOPTOTIC_PROCESS	GO:1905461	4	Down	1.4524782001961584e-29	5.8757015192641066e-27	5	STK4,SOD2,ATF4,PDCD4		SOD2,ATF4
GO_POSITIVE_REGULATION_OF_NUCLEAR_CELL_CYCLE_DNA_REPLICATION	GO:0010571	1	Down	1.9225368926096613e-29	7.345159005820355e-27	6	ATRX
GO_STRIATUM_DEVELOPMENT	GO:0021756	3	Up	3.658571787455778e-26	1.2579999091166693e-23	4	MKKS,SLC7A11,SECISBP2	MKKS,SECISBP2
GO_SUBPALLIUM_DEVELOPMENT	GO:0021544	3	Up	3.658571787455778e-26	1.2579999091166693e-23	4	MKKS,SLC7A11,SECISBP2	MKKS,SECISBP2
GO_REGULATION_OF_VASCULAR_SMOOTH_MUSCLE_CELL_DIFFERENTIATION	NA	4	Down	1.7174931981841514e-24	5.6243812971011475e-22	NA	NFATC3,SOD2,DNMT1,PDCD4		SOD2
GO_VASCULAR_ASSOCIATED_SMOOTH_MUSCLE_CELL_APOPTOTIC_PROCESS	GO:1905288	5	Down	5.6161411997585736e-24	1.7555546832154414e-21	7	STK4,SOD2,ATF4,DNMT1,PDCD4		SOD2,ATF4
GO_GAS_HOMEOSTASIS	GO:0033483	4	Down	1.5744950319166526e-23	4.707740145430791e-21	3	GSTP1,HIF1A,ADNP,SOD2		SOD2
GO_SMOOTH_MUSCLE_CELL_APOPTOTIC_PROCESS	GO:0034390	6	Down	5.149828751258248e-20	1.475640513433457e-17	5	STK4,SOD2,ATF4,DNMT1,ARRB2,PDCD4		SOD2,ATF4
GO_POSITIVE_REGULATION_OF_MUSCLE_CELL_APOPTOTIC_PROCESS	GO:0010661	6	Down	7.649959859880417e-20	2.104350958255905e-17	5	STK4,SOD2,ATF4,TP53,PDCD4,PTEN		SOD2,ATF4
GO_VASCULAR_SMOOTH_MUSCLE_CELL_DIFFERENTIATION	NA	5	Down	2.583228793479045e-19	6.832640158752073e-17	NA	NFATC3,SOD2,EPC1,DNMT1,PDCD4		SOD2
GO_CONVERGENT_EXTENSION	GO:0060026	2	Up	1.2812416378491708e-18	3.2633699049958324e-16	4	MKKS,TRIM28	MKKS
GO_DETECTION_OF_MECHANICAL_STIMULUS_INVOLVED_IN_SENSORY_PERCEPTION	GO:0050974	2	Up	1.2813506523414639e-17	3.038568426259396e-15	1	CXCR4,MKKS	MKKS
GO_DETECTION_OF_MECHANICAL_STIMULUS	GO:0050982	2	Up	1.2813506523414639e-17	3.038568426259396e-15	8	CXCR4,MKKS	MKKS
GO_REGULATION_OF_CILIUM_MOVEMENT	GO:0003352	2	Up	8.460526028556217e-17	1.763122348435791e-14	9	CFAP20,MKKS	MKKS
GO_REGULATION_OF_CILIUM_BEAT_FREQUENCY	GO:0003356	2	Up	8.460526028556217e-17	1.763122348435791e-14	9	CFAP20,MKKS	MKKS
GO_CILIUM_MOVEMENT_INVOLVED_IN_CELL_MOTILITY	GO:0060294	2	Up	8.460526028556217e-17	1.763122348435791e-14	9	CFAP20,MKKS	MKKS
GO_REGULATION_OF_CILIUM_BEAT_FREQUENCY_INVOLVED_IN_CILIARY_MOTILITY	GO:0060296	2	Up	8.460526028556217e-17	1.763122348435791e-14	9	CFAP20,MKKS	MKKS
GO_REGULATION_OF_SYSTEMIC_ARTERIAL_BLOOD_PRESSURE_MEDIATED_BY_A_CHEMICAL_SIGNAL	GO:0003044	6	Down	2.714447070036692e-16	5.490368382541862e-14	1	CYBA,RHOA,CTSZ,SOD2,SERPINF2,ATP6AP2		SOD2
GO_POSITIVE_REGULATION_OF_DNA_DEPENDENT_DNA_REPLICATION	GO:2000105	2	Down	1.9192807566575093e-15	3.771112503866769e-13	10	ATRX,STOML2
GO_RESPONSE_TO_HYDROXYUREA	GO:0072710	2	Down	3.2438915315109093e-15	6.029254611405547e-13	11	ATRX,NSMCE3
GO_RESPONSE_TO_ANTIMETABOLITE	GO:0097329	2	Down	3.2438915315109093e-15	6.029254611405547e-13	12	ATRX,NSMCE3
GO_NEGATIVE_REGULATION_OF_OXIDATIVE_STRESS_INDUCED_INTRINSIC_APOPTOTIC_SIGNALING_PATHWAY	GO:1902176	7	Down	3.301064423972885e-14	5.97405790622672e-12	5	HIF1A,HSPB1,SOD2,NFE2L2,PARK7,NONO,GPX1		SOD2
GO_NEGATIVE_REGULATION_OF_VASCULAR_SMOOTH_MUSCLE_CELL_PROLIFERATION	NA	7	Down	1.62347263184485e-13	2.8627234074864193e-11	NA	MEF2C,GSTP1,CDKN1B,SOD2,CDKN1A,PDCD4,PTEN		SOD2
GO_MONOUBIQUITINATED_PROTEIN_DEUBIQUITINATION	GO:0035520	7	Up	3.424559081715888e-13	5.887673201240041e-11	13	ATXN3,USP15,USP16,USP1,USP47,ASXL1,USP7	USP15
GO_SENSORY_PERCEPTION_OF_CHEMICAL_STIMULUS	GO:0007606	3	Up	2.3532348478819863e-12	3.947120987532785e-10	1	GNB1,MKKS,CD36	MKKS
GO_REGULATION_OF_SMOOTH_MUSCLE_CELL_DIFFERENTIATION	GO:0051150	8	Down	2.6695884510391295e-12	4.3711332804276416e-10	4	PIAS1,NFATC3,SOD2,MED28,DNMT1,ANKRD17,ZEB1,PDCD4		SOD2
GO_REGULATION_OF_SYSTEMIC_ARTERIAL_BLOOD_PRESSURE	GO:0003073	8	Down	2.8253523394314247e-12	4.518592567039513e-10	1	CYBA,RHOA,CTSZ,SOD2,PRCP,SERPINF2,ATP6AP2,GAS6		SOD2
GO_RESPONSE_TO_FOOD	GO:0032094	3	Up	3.137190063892106e-12	4.690099145518699e-10	8	NUCB2,NENF,MKKS	MKKS
GO_REGULATION_OF_RESPONSE_TO_FOOD	GO:0032095	3	Up	3.137190063892106e-12	4.690099145518699e-10	8	NUCB2,NENF,MKKS	MKKS
GO_NEGATIVE_REGULATION_OF_RESPONSE_TO_EXTRACELLULAR_STIMULUS	GO:0032105	3	Up	3.137190063892106e-12	4.690099145518699e-10	8	NUCB2,NENF,MKKS	MKKS
GO_MACROPHAGE_CHEMOTAXIS	GO:0048246	6	Up	3.5194919387832692e-12	5.149690651704797e-10	9	DDT,LGALS3,AKIRIN1,CMKLR1,CKLF,MIF	CKLF
GO_PIGMENT_GRANULE_LOCALIZATION	GO:0051875	8	Up	9.99392115932526e-12	1.4026162410750983e-9	14	ASIP,RAB11A,BLOC1S6,MKKS,RAB1A,DCTN2,RAB11B,MYO5A	MKKS,RAB11B
GO_ESTABLISHMENT_OF_PIGMENT_GRANULE_LOCALIZATION	GO:0051905	8	Up	9.99392115932526e-12	1.4026162410750983e-9	14	ASIP,RAB11A,BLOC1S6,MKKS,RAB1A,DCTN2,RAB11B,MYO5A	MKKS,RAB11B
GO_REGULATION_OF_CILIUM_DEPENDENT_CELL_MOTILITY	GO:1902019	3	Up	1.2081696571430549e-11	1.6617165464345576e-9	9	CFAP20,MKKS,ANXA5	MKKS
GO_CILIUM_MOVEMENT	GO:0003341	3	Up	1.2911981794154222e-11	1.741092133301933e-9	9	OFD1,CFAP20,MKKS	MKKS
GO_CELLULAR_RESPONSE_TO_OXYGEN_RADICAL	GO:0071450	8	Down	1.705641481788057e-11	2.213150277406881e-9	5	SOD2,NFE2L2,PARK7,PRDX1,CD36,SOD1,PRDX2,CCS		SOD2
GO_RESPONSE_TO_OXYGEN_RADICAL	GO:0000305	8	Down	1.705641481788057e-11	2.213150277406881e-9	5	SOD2,NFE2L2,PARK7,PRDX1,CD36,SOD1,PRDX2,CCS		SOD2
GO_NEGATIVE_REGULATION_OF_HEMATOPOIETIC_PROGENITOR_CELL_DIFFERENTIATION	GO:1901533	3	Down	2.5563566557100883e-11	3.255567540984866e-9	4	HSPA9,NFE2L2,N4BP2L2		HSPA9
GO_PATHWAY_RESTRICTED_SMAD_PROTEIN_PHOSPHORYLATION	GO:0060389	11	Up	3.7540636971519376e-11	4.693944735511613e-9	13	STRAP,TGFB1,TGFBR1,PMEPA1,PIN1,USP15,SDCBP,DAB2,TGFBR2,LDLRAD4,CSNK2B	USP15,DAB2
GO_REGULATION_OF_NUCLEAR_CELL_CYCLE_DNA_REPLICATION	GO:0033262	3	Down	9.031930363774212e-11	1.1091533055656296e-8	6	ZMPSTE24,ATRX,TERF1
GO_NEGATIVE_REGULATION_OF_SISTER_CHROMATID_COHESION	GO:0045875	3	Down	1.2217003070933747e-10	1.4739707038387963e-8	6	WAPL,ATRX,NAA10
GO_SEMINIFEROUS_TUBULE_DEVELOPMENT	GO:0072520	3	Down	1.46304189862422e-10	1.734713644282545e-8	4	ATRX,WDR48,UBB
GO_REGULATION_OF_MAINTENANCE_OF_SISTER_CHROMATID_COHESION	GO:0034091	3	Down	3.0545470525586385e-10	3.560359335668772e-8	6	ATRX,NAA10,SMC5
GO_HISTONE_DEUBIQUITINATION	GO:0016578	9	Up	6.129180856439279e-10	7.025062791622153e-8	6	USP36,ENY2,USP22,USP15,USP16,ATXN7,TAF10,ASXL1,USP7	USP15
GO_LEPTIN_MEDIATED_SIGNALING_PATHWAY	GO:0033210	4	Up	8.986593669964507e-10	1.0131279453827199e-7	15	MKKS,UGCG,ADIPOR1,STAT3	MKKS
GO_REGULATION_OF_RESPONSE_TO_EXTRACELLULAR_STIMULUS	GO:0032104	4	Up	1.9558526928087623e-9	2.1694191884590095e-7	8	NUCB2,SNW1,NENF,MKKS	MKKS
GO_PHOTORECEPTOR_CELL_MAINTENANCE	GO:0045494	4	Up	2.0236005096265767e-9	2.2089366197939633e-7	1	MKKS,CIB2,DRAM2,CLN8	MKKS
GO_DETECTION_OF_STIMULUS_INVOLVED_IN_SENSORY_PERCEPTION	GO:0050906	4	Up	2.114125110280361e-9	2.271693497405944e-7	1	CXCR4,MKKS,ARRB2,EPHB1	MKKS
GO_REGULATION_OF_MICROTUBULE_BASED_MOVEMENT	GO:0060632	4	Up	2.78292921320862e-9	2.94433910757472e-7	9	CFAP20,IGBP1,MKKS,LAMP1	MKKS
GO_SMOOTH_MUSCLE_CELL_DIFFERENTIATION	GO:0051145	11	Down	5.445808748918946e-9	5.674367691865999e-7	4	PIAS1,NFATC3,MEF2C,SOD2,MED28,EPC1,DNMT1,ANKRD17,ZEB1,PDCD4,CTNNB1		SOD2
GO_CELLULAR_RESPONSE_TO_ACIDIC_PH	GO:0071468	2	Up	8.251288948234321e-9	8.441752475736372e-7	16	RAB11B,CHP1	RAB11B
GO_REGULATION_OF_ENDOCYTIC_RECYCLING	GO:2001135	2	Up	8.347232344773496e-9	8.441752475736372e-7	14	SORL1,RAB11B	RAB11B
GO_NEGATIVE_REGULATION_OF_ERYTHROCYTE_DIFFERENTIATION	GO:0045647	4	Down	1.4683260407841831e-8	1.463431620648236e-6	1	HSPA9,ZFP36,KLF13,ZFP36L1		HSPA9
GO_POSITIVE_REGULATION_OF_PROTEIN_LOCALIZATION_TO_CENTROSOME	GO:1904781	2	Up	1.5524013982289224e-8	1.5251234879457572e-6	9	GSK3B,NUP62	GSK3B,NUP62
GO_MUSCLE_CELL_APOPTOTIC_PROCESS	GO:0010657	15	Down	1.6710742687924753e-8	1.6185884149980076e-6	5	CFLAR,GNB1,STK4,SOD2,NFE2L2,ATF4,DNMT1,PDPK1,ARRB2,TP53,PDCD4,ILK,PTEN,HSF1,PPP1R10		SOD2,ATF4
GO_REGULATION_OF_HISTONE_H3_K9_TRIMETHYLATION	GO:1900112	4	Down	3.246546137706464e-8	3.100902470695466e-6	6	ATRX,SMARCB1,PIH1D1,LMNA
GO_FORELIMB_MORPHOGENESIS	GO:0035136	4	Down	3.858047006583008e-8	3.6344916800371703e-6	4	ATRX,RUNX2,NIPBL,CTNNB1
GO_VASCULAR_SMOOTH_MUSCLE_CONTRACTION	NA	5	Up	7.763196478660855e-8	7.214527322128473e-6	NA	RHOA,ATP2B1,P2RX1,MKKS,RAP1GDS1	MKKS
GO_REGULATION_OF_OXIDATIVE_STRESS_INDUCED_INTRINSIC_APOPTOTIC_SIGNALING_PATHWAY	GO:1902175	14	Down	1.1037752685370321e-7	1.012088336230556e-5	5	HIF1A,HSPB1,FBXW7,SOD2,NFE2L2,PARK7,SFPQ,UBQLN1,SOD1,MCL1,PARP1,NONO,P4HB,GPX1		SOD2
GO_MACROPHAGE_MIGRATION	GO:1905517	10	Up	1.2476936200604457e-7	1.1289985559415376e-5	9	CD9,DDT,CD81,CCR2,LGALS3,MCOLN2,AKIRIN1,CMKLR1,CKLF,MIF	CKLF
GO_REGULATION_OF_APPETITE	GO:0032098	5	Up	1.2695394487209636e-7	1.1338471154355931e-5	8	SCT,NUCB2,POMC,NENF,MKKS	MKKS
GO_RESPONSE_TO_INTERLEUKIN_12	GO:0070671	30	Down	1.7497827144525838e-7	1.5427250932423613e-5	15	RALA,CNN2,CDC42,RPLP0,PSME2,AIP,SOD2,HSPA9,CAPZA1,TCP1,HNRNPA2B1,RAP1B,SNRPA1,LCP1,SOD1,ARF1,MSN,GSTO1,PDCD4,HNRNPDL,JAK1,HNRNPF,CFL1,TALDO1,PAK2,ANXA2,P4HB,PPIA,CD47,MIF		SOD2,HSPA9
GO_NEGATIVE_REGULATION_OF_RESPONSE_TO_OXIDATIVE_STRESS	GO:1902883	17	Down	3.741879465774808e-7	3.2573297577383993e-5	5	REST,FBXO7,HIF1A,HSPB1,NCOA7,SOD2,NFE2L2,PARK7,NR4A3,ATF4,TXN,NONO,SLC7A11,OXR1,CTNNB1,PSAP,GPX1		SOD2,ATF4
GO_POST_EMBRYONIC_ANIMAL_MORPHOGENESIS	GO:0009886	5	Down	4.638962905360111e-7	3.987768487520186e-5	4	ATRX,BAX,GNAS,BCL2L11,HMGN1
GO_POSITIVE_REGULATION_OF_MULTICELLULAR_ORGANISM_GROWTH	GO:0040018	6	Up	5.630040742831255e-7	4.779974097339573e-5	4	EZR,CREB1,MKKS,NIPBL,PPIB,HSF1	MKKS
GO_CELLULAR_RESPONSE_TO_LEPTIN_STIMULUS	GO:0044320	6	Up	6.548829145802919e-7	5.3928975303833195e-5	15	NR4A3,MKKS,UGCG,ADIPOR1,STAT3,PTEN	MKKS
GO_RESPONSE_TO_LEPTIN	GO:0044321	6	Up	6.548829145802919e-7	5.3928975303833195e-5	15	NR4A3,MKKS,UGCG,ADIPOR1,STAT3,PTEN	MKKS
GO_CELLULAR_RESPONSE_TO_PH	GO:0071467	3	Up	6.587223971967411e-7	5.3928975303833195e-5	16	HVCN1,RAB11B,CHP1	RAB11B
GO_MEIOTIC_SPINDLE_ORGANIZATION	GO:0000212	5	Down	8.298296315237828e-7	6.71380985410477e-5	9	ATRX,MYH9,PPP2R1A,TUBG1,GOLGA2
GO_BRAIN_MORPHOGENESIS	GO:0048854	6	Up	1.1135715491471417e-6	8.904687841261504e-5	4	PAFAH1B1,PSEN1,FZD3,MKKS,PTEN,NF1	MKKS
GO_NEGATIVE_REGULATION_OF_CELLULAR_RESPIRATION	GO:1901856	2	Down	1.1718854610569778e-6	9.263283121481423e-5	17	DNAJC15,SNCA		DNAJC15
GO_SERTOLI_CELL_DEVELOPMENT	GO:0060009	7	Down	1.2606946302251745e-6	9.852042013702868e-5	4	ARID4A,ARID4B,ATRX,ICAM1,FNDC3A,HSD17B4,FLNA		FLNA
GO_MAINTENANCE_OF_SISTER_CHROMATID_COHESION	GO:0034086	5	Down	1.7487821670955585e-6	1.3512780857433883e-4	6	ATRX,NAA10,RB1,NIPBL,SMC5
GO_NEGATIVE_REGULATION_OF_SMOOTH_MUSCLE_CELL_PROLIFERATION	GO:0048662	16	Down	1.8534675760404096e-6	1.4162551689366552e-4	18	MEF2C,GSTP1,COMT,VIPR2,CDKN1B,SOD2,TNFAIP3,CDKN1A,KLF4,TP53,PDCD4,ILK,SF1,PTEN,TRIB1,AIF1		SOD2
GO_REGULATION_OF_MITOTIC_CYTOKINESIS	GO:1902412	2	Up	1.912419823355421e-6	1.4452429807928824e-4	6	KIF20B,NUP62	NUP62
GO_PROTEIN_HETEROTRIMERIZATION	GO:0070208	2	Up	2.1316688703850707e-6	1.5934224806128403e-4	19	NUP58,NUP62	NUP62
GO_POSITIVE_REGULATION_OF_CENTRIOLE_REPLICATION	GO:0046601	2	Up	2.373114786986239e-6	1.7548290742047705e-4	9	VPS4B,NUP62	NUP62
GO_INTRINSIC_APOPTOTIC_SIGNALING_PATHWAY_IN_RESPONSE_TO_OXIDATIVE_STRESS	GO:0008631	19	Down	3.5994646214300745e-6	2.6282985252264906e-4	5	HIF1A,STK24,HSPB1,FBXW7,SOD2,PDCD10,NFE2L2,PARK7,SFPQ,UBQLN1,SOD1,MCL1,PARP1,ARL6IP5,NONO,PRKCD,ZNF622,P4HB,GPX1		SOD2
GO_REGULATION_OF_PROTEIN_LOCALIZATION_TO_CENTROSOME	GO:1904779	3	Up	3.6307744641052287e-6	2.6282985252264906e-4	14	GSK3B,NSFL1C,NUP62	GSK3B,NUP62
GO_INTRASPECIES_INTERACTION_BETWEEN_ORGANISMS	GO:0051703	7	Up	4.029883530245294e-6	2.8868238580725925e-4	20	DRD4,PCM1,MKKS,EIF4EBP2,PTEN,CLN8,VPS13A	MKKS
GO_RETROGRADE_TRANS_SYNAPTIC_SIGNALING	GO:0098917	1	Up	4.784684237561887e-6	3.32366399007203e-4	21	FABP5	FABP5
GO_RETROGRADE_TRANS_SYNAPTIC_SIGNALING_BY_LIPID	GO:0098920	1	Up	4.784684237561887e-6	3.32366399007203e-4	21	FABP5	FABP5
GO_TRANS_SYNAPTIC_SIGNALING_BY_LIPID	GO:0099541	1	Up	4.784684237561887e-6	3.32366399007203e-4	21	FABP5	FABP5
GO_LYMPHOCYTE_CHEMOTAXIS	GO:0048247	13	Up	5.196077252399206e-6	3.573342326474934e-4	9	WNK1,SLC12A2,SLC8B1,PIK3CG,CCR2,ADAM10,ADAM17,GPR183,PIK3CD,GAS6,CXCR3,CKLF,CCL4	CKLF
GO_REGULATION_OF_VASCULAR_SMOOTH_MUSCLE_CELL_PROLIFERATION	NA	17	Down	7.341986163266659e-6	4.999092954929189e-4	NA	GNAI3,MEF2C,GSTP1,CDKN1B,SOD2,GNAI2,MEF2D,NR4A3,CDKN1A,DNMT1,MDM2,PDCD4,P2RY6,PTEN,JUN,ERN1,DDX39B		SOD2
GO_HISTONE_H3_K9_TRIMETHYLATION	GO:0036124	6	Down	7.818689050902716e-6	5.271482804221371e-4	6	ARID4A,ARID4B,ATRX,SMARCB1,PIH1D1,LMNA
GO_PROTEIN_IMPORT_INTO_MITOCHONDRIAL_MATRIX	GO:0030150	9	Down	8.73973128461696e-6	5.835255538282605e-4	14	GRPEL1,DNAJC15,ROMO1,TIMM17B,TOMM40,TIMM17A,TOMM20,TOMM7,DNAJC19		DNAJC15,TOMM7
GO_REPLICATION_FORK_PROCESSING	GO:0031297	6	Down	1.8269934525657912e-5	0.0012080994205091295	10	BOD1L1,NUCKS1,ATRX,SAMHD1,CDK9,ALYREF
GO_ISOCITRATE_METABOLIC_PROCESS	GO:0006102	5	Down	2.193870622463126e-5	0.0014368807876837064	22	IDH3G,ACO2,IDH3B,IDH3A,IDH2		IDH3B
GO_NON_MOTILE_CILIUM_ASSEMBLY	GO:1905515	8	Up	2.3447090422013848e-5	0.0015211852908697098	19	FUZ,MAP4,PCM1,DNM2,MKKS,CSNK1D,TMEM107,DCTN1	MKKS
GO_DETERMINATION_OF_HEART_LEFT_RIGHT_ASYMMETRY	GO:0061371	8	Up	2.4293955804337098e-5	0.0015613975146394974	4	PSEN1,MEF2C,TMED2,HIF1A,MKKS,NOTCH2,AHI1,TGFBR2	MKKS
GO_SERTOLI_CELL_DIFFERENTIATION	GO:0060008	9	Down	2.4632777982891492e-5	0.0015685149461883777	4	ARID4A,ARID4B,ATRX,ICAM1,FNDC3A,SAFB2,RARA,HSD17B4,FLNA		FLNA
GO_NEGATIVE_REGULATION_OF_BLOOD_VESSEL_DIAMETER	GO:0097756	8	Up	2.5413148041579167e-5	0.001603359808091192	1	RHOA,ATP2B1,ICAM1,P2RX1,HRH2,MKKS,KCNA5,RAP1GDS1	MKKS
GO_POSITIVE_REGULATION_OF_DNA_REPLICATION	GO:0045740	7	Down	3.0278628451012388e-5	0.0018929647987055652	10	CDC42,ATRX,CACYBP,DHX9,RAC1,STOML2,JUN
GO_REGULATION_OF_HISTONE_H3_K9_METHYLATION	GO:0051570	7	Down	3.144980473844078e-5	0.0019484712359122273	6	KDM1A,JARID2,ATRX,SMARCB1,PIH1D1,DNMT1,LMNA
GO_REGULATION_OF_OXIDATIVE_STRESS_INDUCED_CELL_DEATH	GO:1903201	26	Down	5.316478701709579e-5	0.003264412859969355	5	REST,FBXO7,HIF1A,HSPB1,FBXW7,NCOA7,SOD2,NFE2L2,PARK7,SFPQ,NR4A3,ATF4,UBQLN1,TXN,TP53,SOD1,MCL1,PARP1,NONO,SLC7A11,OXR1,ENDOG,CTNNB1,P4HB,PSAP,GPX1		SOD2,ATF4
GO_POSITIVE_REGULATION_OF_MUSCLE_CELL_DIFFERENTIATION	GO:0051149	22	Down	5.774623128477478e-5	0.003514343650844214	4	SPAG9,PIAS1,CTNNA1,MEF2A,CDC42,TCF3,IL4R,MEF2C,TGFB1,SOD2,MORF4L2,PIN1,FLOT1,BNIP2,ARRB2,CD53,SCGB3A1,CTNNB1,RBPJ,RBM4,SETD3,DDX39B		SOD2
GO_CHAPERONE_MEDIATED_PROTEIN_COMPLEX_ASSEMBLY	GO:0051131	10	Up	7.138541666380332e-5	0.004306293950850662	19	HSP90AA1,HSP90AB1,STUB1,PTGES3,MKKS,HSPD1,CCT2,HSPA4,PFDN6,HSPA1A	MKKS
GO_SUPEROXIDE_METABOLIC_PROCESS	GO:0006801	25	Down	7.408546126393537e-5	0.004430310583583334	23	TYROBP,CYBA,GNAI3,CYB5R4,GSTP1,NCF4,ACP5,TGFB1,SOD2,GNAI2,NFE2L2,PARK7,PRDX1,PREX1,CD36,SOD1,NCF1,ITGB2,PRKCD,SYK,CYBB,PRDX2,CCS,NRROS,AATF		SOD2,NRROS
GO_NEGATIVE_REGULATION_OF_OXIDATIVE_PHOSPHORYLATION	GO:0090324	3	Down	8.592287327045915e-5	0.005080866182521179	17	RHOA,DNAJC15,SNCA		DNAJC15
GO_N_GLYCAN_PROCESSING	GO:0006491	8	Up	8.644195773665521e-5	0.005080866182521179	13	MGAT4A,GANAB,GNPTAB,MAN1A1,MAN2A1,ST8SIA4,PRKCSH,MAN1A2	MGAT4A
GO_CARDIAC_MUSCLE_MYOBLAST_PROLIFERATION	GO:0110021	1	Down	8.850356955559102e-5	0.005157958032489826	18	MALAT1		MALAT1
GO_REGULATION_OF_DNA_DEPENDENT_DNA_REPLICATION	GO:0090329	7	Down	1.1152460009397101e-4	0.006444997267615451	10	ZMPSTE24,ATRX,NBN,TERF1,STOML2,CHTF8,ZNF830
GO_DNA_DEPENDENT_DNA_REPLICATION_MAINTENANCE_OF_FIDELITY	GO:0045005	7	Down	1.1639097857888625e-4	0.006670172997391672	10	BOD1L1,NUCKS1,ATRX,SAMHD1,CDK9,ALYREF,ZNF830
GO_RELEASE_OF_CYTOCHROME_C_FROM_MITOCHONDRIA	GO:0001836	23	Down	1.2227548602079992e-4	0.006949491879049925	5	BAD,PLAUR,BID,BAX,DNM1L,PYCARD,BMF,PDCD5,SOD2,FAM162A,ARRB2,TP53,PMAIP1,BCL2L11,LMNA,MFF,PRELID1,TRIAP1,JUN,HIGD1A,FIS1,GPX1,CHCHD10		SOD2
GO_POSITIVE_REGULATION_OF_CENTROSOME_DUPLICATION	GO:0010825	3	Up	1.3382464157926194e-4	0.007543541476562167	9	VPS4B,NPM1,NUP62	NUP62
GO_REGULATION_OF_RESPONSE_TO_OXIDATIVE_STRESS	GO:1902882	28	Down	1.4595059018463383e-4	0.008160180558534364	5	REST,FBXO7,HIF1A,HSPB1,FBXW7,NCOA7,SOD2,NFE2L2,PARK7,SFPQ,MAPKAP1,NR4A3,ATF4,UBQLN1,CD36,TXN,TP53,SOD1,MCL1,PARP1,NONO,SLC7A11,OXR1,ENDOG,CTNNB1,P4HB,PSAP,GPX1		SOD2,ATF4
GO_PROTEIN_TRANSMEMBRANE_IMPORT_INTO_INTRACELLULAR_ORGANELLE	GO:0044743	12	Down	1.5986520804958383e-4	0.008866072869007967	14	LONP2,GRPEL1,DNAJC15,PEX16,ROMO1,TIMM17B,TOMM40,TIMM17A,HSPD1,TOMM20,TOMM7,DNAJC19		DNAJC15,TOMM7
GO_COTRANSLATIONAL_PROTEIN_TARGETING_TO_MEMBRANE	GO:0006613	96	Down	1.6424695111012314e-4	0.009036210262274535	14	SEC62,RPS20,SEC63,SEC61A1,RPL18,TRAM1,RPL31,RPS5,RPL6,RPLP0,RPL3,SRP54,RPS16,RPS19,RPL18A,SEC61B,RPL28,RPL19,RPL34,RPS13,RPS12,RPL24,SSR3,RPS15,RPL22,RPS25,RPL21,RPL5,RPS10,SSR1,RPL23,RPS4Y1,RPL36,RPL27,RPS15A,RPL35,RPS6,RPLP1,RPS24,SRP14,RPS2,RPS11,RPL13A,RPL11,RPS8,SRP9,RPS27A,RPL32,RPS3A,RPL37,RPL10,RPL7,RPL7A,RPS3,SRP19,RPL30,ZFAND2B,RPL8,RPL26,RPL29,SSR2,RPL9,RPS14,RPL27A,RPL13,SRP68,RPSA,AR…		RPS19,RPS12,SRP19,RPS9,RPLP2,RPS17,RPL12
GO_CELL_DEATH_IN_RESPONSE_TO_OXIDATIVE_STRESS	GO:0036473	31	Down	1.6962320455112014e-4	0.009257926807127406	5	REST,FBXO7,HIF1A,STK24,HSPB1,FBXW7,NCOA7,SOD2,PDCD10,NFE2L2,PARK7,SFPQ,NR4A3,ATF4,UBQLN1,TXN,TP53,SOD1,MCL1,PARP1,ARL6IP5,NONO,SLC7A11,PRKCD,OXR1,ENDOG,CTNNB1,ZNF622,P4HB,PSAP,GPX1		SOD2,ATF4
GO_EMBRYONIC_HEART_TUBE_DEVELOPMENT	GO:0035050	10	Up	1.8391230792822306e-4	0.009958779067892835	4	PSEN1,MEF2C,TMED2,HIF1A,MKKS,NOTCH2,AHI1,TGFBR2,CITED2,CTNNB1	MKKS
GO_PROTEIN_HOMOTETRAMERIZATION	GO:0051289	23	Down	2.0405876374615244e-4	0.010963375924080393	19	PFKP,PKM,HSD17B10,DNM1L,ST13,SAMHD1,DECR1,CD79A,SOD2,GLS,CAT,VASP,TP53,PFKL,ALDH9A1,APIP,ALDOA,USP16,FBP1,B2M,GOLGA2,DCXR,IMPDH2	ALDOA	SOD2
GO_NEGATIVE_REGULATION_OF_MEIOTIC_NUCLEAR_DIVISION	GO:0045835	1	Up	2.1228177307547222e-4	0.011316757778604825	6	PRKAR1A	PRKAR1A
GO_MULTI_ORGANISM_BEHAVIOR	NA	10	Up	2.2392216303858403e-4	0.011845482424741096	NA	DRD4,DERL2,PCM1,GLS,MKKS,APP,EIF4EBP2,PTEN,CLN8,VPS13A	MKKS
GO_IRON_SULFUR_CLUSTER_ASSEMBLY	GO:0016226	9	Down	2.28948413697614e-4	0.012018917870217492	19	NUBP2,NUBP1,GLRX3,HSPA9,ISCA1,ISCU,CIAO1,ISCA2,NFU1		HSPA9
GO_ESTABLISHMENT_OF_PROTEIN_LOCALIZATION_TO_ENDOPLASMIC_RETICULUM	GO:0072599	101	Down	2.7376550294637626e-4	0.014262767907289618	14	SEC62,RPS20,SEC63,HSPA5,SEC61A1,RPL18,TRAM1,RPL31,RPS5,RAB10,RPL6,RPLP0,RPL3,SRP54,CHMP4B,RPS16,RPS19,RPL18A,SEC61B,RPL28,RPL19,RPL34,RPS13,RPS12,RPL24,SSR3,SPCS1,RPS15,RPL22,RPS25,SPCS2,RPL21,RPL5,RPS10,RPL23,SPCS3,RPS4Y1,RPL36,RPL27,SEC61G,RPS15A,RPL35,RPS6,RPLP1,RPS24,SRP14,RPS2,RPS11,RPL13A,RPL11,RPS8,SRP9,RPS27A,RPL32,RPS3A,RPL37,RPL10,RPL7,RPL7A,RPS3,SRP19,RPL30,ZFAND2B,RPL8,RPL26,RPL29,RPL…		RPS19,RPS12,SRP19,RPS9,RPLP2,RPS17,RPL12
GO_REGULATION_OF_MITOCHONDRIAL_ATP_SYNTHESIS_COUPLED_ELECTRON_TRANSPORT	GO:1905446	4	Down	2.956740816750777e-4	0.015174258654324695	17	PARK7,DNAJC15,ISCU,SNCA		DNAJC15
GO_REGULATION_OF_MITOCHONDRIAL_ELECTRON_TRANSPORT_NADH_TO_UBIQUINONE	GO:1902956	4	Down	2.956740816750777e-4	0.015174258654324695	17	PARK7,DNAJC15,ISCU,SNCA		DNAJC15
GO_CELLULAR_PIGMENTATION	GO:0033059	22	Up	3.354291238285036e-4	0.017087008033841625	24	TRAPPC6A,DTNBP1,AP3D1,AP1M1,HPS4,ASIP,RAB11A,BLOC1S6,HPS1,POMC,MKKS,AP3B1,CD63,BLOC1S1,RAB1A,SNAPIN,ZEB2,DCTN2,RAB11B,BLOC1S4,BLOC1S2,MYO5A	MKKS,RAB11B
GO_RESPONSE_TO_BMP	GO:0071772	24	Up	3.604332923293494e-4	0.018225733465800996	15	UBE2D1,HIVEP1,XIAP,SMPD3,TGFB1,FKBP8,FBXL15,DDX5,UBE2D3,USP9X,RUNX2,NOTCH2,USP15,SKIL,NUMA1,SORL1,TOB1,PDCD4,ILK,SPINT2,RBPJ,SLC33A1,SMAD2,TRIM33	USP15
GO_POSITIVE_REGULATION_OF_GLUCONEOGENESIS	GO:0045722	5	Down	3.840810778997983e-4	0.01927974870596287	10	KAT2B,ARPP19,DDB1,PTPN2,PPP4R3B		PTPN2
GO_NEGATIVE_REGULATION_OF_STEM_CELL_DIFFERENTIATION	GO:2000737	10	Down	4.630267186735982e-4	0.023074164813900976	4	CDK13,REST,HSPA9,NFE2L2,ZFP36L2,HNRNPU,CDK12,STAT3,NELFB,N4BP2L2		HSPA9
GO_CILIUM_OR_FLAGELLUM_DEPENDENT_CELL_MOTILITY	GO:0001539	11	Up	5.563582874617011e-4	0.02752572620772747	9	ATP2B4,CFAP20,DNAJA1,EFHC1,ASH1L,UBE2B,SLIRP,MKKS,TPGS1,TMF1,ANXA5	MKKS
GO_SMOOTH_MUSCLE_CONTRACTION	GO:0006939	14	Up	6.904708220267182e-4	0.03391691316484101	1	ATP2B4,CALCRL,RHOA,ROCK1,ATP2B1,P2RX1,RGS2,MKKS,RAP1GDS1,SOD1,SPHK1,SETD3,SULF2,ADA	MKKS
GO_REGULATION_OF_SISTER_CHROMATID_COHESION	GO:0007063	10	Down	7.287525919413228e-4	0.035543486345960836	6	WAPL,ATRX,NAA10,CTCF,SFPQ,RB1,NIPBL,RAD21,CTNNB1,SMC5
GO_CHROMOSOME_ORGANIZATION_INVOLVED_IN_MEIOTIC_CELL_CYCLE	GO:0070192	9	Down	8.066990138682243e-4	0.03906809238289985	6	ATRX,CCNB1IP1,PPP2R1A,RAD50,SMC4,UBE2B,TERF1,ATM,BAG6
GO_NEGATIVE_REGULATION_OF_CHROMOSOME_SEGREGATION	GO:0051985	15	Down	9.637484458784349e-4	0.046170486086217086	6	MAD1L1,ZNF207,TPR,WAPL,ATRX,NAA10,ANAPC15,IK,MAD2L2,DUSP1,PSMG2,DYNC1LI1,ATM,BUB3,RAD21		PSMG2
GO_DETECTION_OF_ABIOTIC_STIMULUS	GO:0009582	12	Up	9.694659998871338e-4	0.046170486086217086	16	OPN3,GNB1,UNC119,METAP2,CXCR4,MKKS,NMT1,ARRB2,EPHB1,GNAQ,FNTA,CALM1	MKKS
GO_SENSORY_PERCEPTION_OF_LIGHT_STIMULUS	GO:0050953	12	Up	9.734943263779959e-4	0.046170486086217086	1	MYO9A,HPS1,UNC119,TGFBI,MKKS,RABGGTB,NOB1,DRAM2,ATXN7,CLN8,MYO5A,DNAJC19	MKKS
GO_PROTEIN_LOCALIZATION_TO_ENDOPLASMIC_RETICULUM	GO:0070972	116	Down	0.0010371842853178635	0.04885422143925306	14	SEC62,RPS20,SEC63,HSPA5,SEC61A1,RPL18,TRAM1,RPL31,BCAP29,RPS5,RAB10,PPP1R15A,RPL6,RPLP0,RPL3,SRP54,CHMP4B,VAPA,RPS16,RPS19,KDELR1,RPL18A,SEC61B,RPL28,RPL19,RPL34,RPS13,RPS12,RPL24,SSR3,SPCS1,RPS15,RTN4,RPL22,RPS25,SPCS2,RPL21,RPL5,RPS10,RPL23,SPCS3,RPS4Y1,RPL36,RPL27,SEC61G,RPS15A,UBAC2,OS9,KDELR2,RPL35,RPS6,RPLP1,RPS24,SRP14,RPS2,RPS11,RPL13A,RPL11,RPS8,SRP9,RPS27A,RPL32,RPS3A,RPL37,RPL10,RPL7,R…		RPS19,RPS12,SRP19,RPS9,RPLP2,RPS17,RPL12
