## Extended Data Table 7 for "An integrated cell atlas of the human lung in health and disease": Plasmacytoid_DCs-smoking_status_num-GO_BP-Total.tsv

GeneSet	GOID	NGenes	Direction	PValue	FDR	Cluster	Genes	DEUp	DEDown
GO_MEMBRANE_DEPOLARIZATION_DURING_ACTION_POTENTIAL	GO:0086010	3	Up	1.80477634615577e-80	1.241144693251323e-76	1	YWHAH,SLMAP,SCN9A	YWHAH,SLMAP
GO_HORMONE_CATABOLIC_PROCESS	GO:0042447	3	Up	2.949293269910703e-77	1.0141144908587953e-73	1	ACAA1,YWHAH,HSD17B11	YWHAH
GO_STEROID_CATABOLIC_PROCESS	GO:0006706	4	Up	4.832231596022774e-57	1.107708556194954e-53	2	CYP46A1,SNX17,YWHAH,HSD17B11	YWHAH
GO_GLUCOCORTICOID_METABOLIC_PROCESS	GO:0008211	4	Up	7.2444839541511e-57	1.2455079038174279e-53	2	REST,STUB1,YWHAH,ATP1A1	YWHAH
GO_NEGATIVE_REGULATION_OF_DENDRITE_MORPHOGENESIS	GO:0050774	4	Up	9.839174537810878e-57	1.3532800659305083e-53	3	UBE3A,YWHAH,PPP3CA,PTEN	YWHAH
GO_CORTICOSTEROID_RECEPTOR_SIGNALING_PATHWAY	GO:0031958	6	Up	5.690101200064952e-37	6.521804325474447e-34	4	NR3C1,ARID1A,YWHAH,PHB,PER1,CALR	YWHAH
GO_NERVOUS_SYSTEM_PROCESS_INVOLVED_IN_REGULATION_OF_SYSTEMIC_ARTERIAL_BLOOD_PRESSURE	GO:0001976	1	Down	4.591511012760251e-27	3.508424581639138e-24	1	SOD2		SOD2
GO_POSITIVE_REGULATION_OF_PHENOTYPIC_SWITCHING	GO:1900241	1	Down	4.591511012760251e-27	3.508424581639138e-24	5	SOD2		SOD2
GO_POSITIVE_REGULATION_OF_VASCULAR_SMOOTH_MUSCLE_CELL_DIFFERENTIATION	NA	1	Down	4.591511012760251e-27	3.508424581639138e-24	NA	SOD2		SOD2
GO_MEMBRANE_DEPOLARIZATION	GO:0051899	9	Up	2.543245559710098e-25	1.7489899714126345e-22	1	FHL1,PPP2R3C,TSPO,PARK7,YWHAH,PARP1,SLMAP,SCN9A,JUN	YWHAH,SLMAP
GO_NEGATIVE_REGULATION_OF_DENDRITE_DEVELOPMENT	GO:2000171	9	Up	7.115592446431264e-24	4.448539023100709e-21	3	GSK3B,PTPRS,UBE3A,BCL11A,YWHAH,PPP3CA,ARF6,PTEN,HDAC2	YWHAH
GO_MACROPHAGE_CHEMOTAXIS	GO:0048246	6	Down	6.874223536416246e-19	3.939502938327877e-16	6	DDT,LGALS3,AKIRIN1,CMKLR1,CKLF,MIF		CMKLR1,CKLF
GO_REGULATION_OF_SODIUM_ION_TRANSMEMBRANE_TRANSPORTER_ACTIVITY	GO:2000649	13	Up	7.367877344354214e-18	3.897607115163379e-15	6	WNK1,DRD4,DNM2,FXYD5,SLC9A3R1,KLHL24,YWHAH,ACTN4,UTRN,SLMAP,KIF5B,GLRX,CHP1	YWHAH,SLMAP
GO_NEGATIVE_REGULATION_OF_HEMATOPOIETIC_PROGENITOR_CELL_DIFFERENTIATION	GO:1901533	3	Up	2.901084689864771e-17	1.4250542437285737e-14	3	HSPA9,NFE2L2,N4BP2L2	HSPA9
GO_ACTION_POTENTIAL	GO:0001508	16	Up	1.457830682614046e-15	6.683667736224529e-13	1	SRI,P2RX1,YWHAE,SUMO1,AKAP9,YWHAH,KCNA5,CD36,BIN1,GNAQ,ATP1A1,SLMAP,SCN9A,ATP2A2,CLN3,FLNA	YWHAH,SLMAP,FLNA
GO_PHENOTYPIC_SWITCHING	GO:0036166	2	Down	9.824648563462497e-15	3.556005693206926e-12	5	SOD2,DNMT1		SOD2
GO_REVERSIBLE_DIFFERENTIATION	GO:0090677	2	Down	9.824648563462497e-15	3.556005693206926e-12	5	SOD2,DNMT1		SOD2
GO_CELL_DIFFERENTIATION_INVOLVED_IN_PHENOTYPIC_SWITCHING	GO:0090679	2	Down	9.824648563462497e-15	3.556005693206926e-12	3	SOD2,DNMT1		SOD2
GO_REGULATION_OF_PHENOTYPIC_SWITCHING	GO:1900239	2	Down	9.824648563462497e-15	3.556005693206926e-12	5	SOD2,DNMT1		SOD2
GO_ISOCITRATE_METABOLIC_PROCESS	GO:0006102	5	Down	3.817586465858438e-14	1.2926814908971285e-11	7	IDH3G,ACO2,IDH3B,IDH3A,IDH2		IDH3B
GO_OXYGEN_HOMEOSTASIS	GO:0032364	2	Down	3.947406035893514e-14	1.2926814908971285e-11	1	HIF1A,SOD2		SOD2
GO_NEGATIVE_REGULATION_OF_SYSTEMIC_ARTERIAL_BLOOD_PRESSURE	GO:0003085	2	Down	4.240704271923613e-14	1.3256056035463038e-11	1	SOD2,PRCP		SOD2
GO_POSITIVE_REGULATION_OF_SMOOTH_MUSCLE_CELL_DIFFERENTIATION	GO:0051152	2	Down	7.490361924301621e-14	2.2396182153661847e-11	3	PIAS1,SOD2		SOD2
GO_NEGATIVE_REGULATION_OF_ERYTHROCYTE_DIFFERENTIATION	GO:0045647	4	Up	1.2261984497792071e-13	3.51356947463817e-11	3	HSPA9,ZFP36,KLF13,ZFP36L1	HSPA9
GO_REGULATION_OF_SODIUM_ION_TRANSMEMBRANE_TRANSPORT	GO:1902305	17	Up	3.6719969639541277e-13	1.0100929248445014e-10	6	ATP2B4,WNK1,DRD4,ATP1B3,DNM2,FXYD5,SLC9A3R1,KLHL24,YWHAH,ACTN4,ARF1,UTRN,SLMAP,KIF5B,COMMD1,GLRX,CHP1	YWHAH,SLMAP
GO_NEGATIVE_REGULATION_OF_MEIOTIC_NUCLEAR_DIVISION	GO:0045835	1	Up	2.6672248365830206e-12	7.054809692762089e-10	3	PRKAR1A	PRKAR1A
GO_MACROPHAGE_MIGRATION	GO:1905517	10	Down	1.5889054622480756e-11	4.047001060696302e-9	6	CD9,DDT,CD81,CCR2,LGALS3,MCOLN2,AKIRIN1,CMKLR1,CKLF,MIF		CMKLR1,CKLF
GO_POSITIVE_REGULATION_OF_MITOCHONDRIAL_OUTER_MEMBRANE_PERMEABILIZATION_INVOLVED_IN_APOPTOTIC_SIGNALING_PATHWAY	GO:1901030	19	Up	2.016083865194594e-11	4.951645978908295e-9	1	BAD,BID,CASP8,GSK3B,BAX,GZMB,YWHAE,TFDP2,PPP3CC,YWHAH,YWHAQ,NMT1,TP53,PMAIP1,YWHAZ,YWHAB,YWHAG,PPP3R1,CHCHD10	YWHAH
GO_CHAPERONE_COFACTOR_DEPENDENT_PROTEIN_REFOLDING	GO:0051085	19	Up	2.9254664082509935e-11	6.9373905136352005e-9	8	CD74,HSPA5,ST13,BAG1,HSPA8,PTGES3,HSPA9,HSPE1,HSPH1,DNAJB1,TOR1A,DNAJB12,HSPA13,DNAJB4,DNAJB14,DNAJC7,GAK,HSPA1B,HSPA1A	HSPA9,HSPE1,HSPH1,DNAJB1,DNAJB4,HSPA1B
GO_PROTEIN_INSERTION_INTO_MITOCHONDRIAL_MEMBRANE_INVOLVED_IN_APOPTOTIC_SIGNALING_PATHWAY	GO:0001844	19	Up	3.3039806423314494e-11	7.57382495910446e-9	1	BAD,BID,CASP8,BAX,GZMB,BMF,YWHAE,TFDP2,PPP3CC,YWHAH,YWHAQ,NMT1,TP53,PMAIP1,BCL2L11,YWHAZ,YWHAB,YWHAG,PPP3R1	YWHAH
GO_REGULATION_OF_SODIUM_ION_TRANSPORT	GO:0002028	20	Up	3.420087328483435e-11	7.587077599348574e-9	6	ATP2B4,WNK1,DRD4,ATP1B3,DNM2,FXYD5,SLC9A3R1,KLHL24,YWHAH,ACTN4,ARF1,UTRN,ATP1A1,SLMAP,AHCYL1,KIF5B,COMMD1,GLRX,PER1,CHP1	YWHAH,SLMAP
GO_POSITIVE_REGULATION_OF_NUCLEAR_CELL_CYCLE_DNA_REPLICATION	GO:0010571	1	Up	4.9841060572029454e-11	1.0711155423557704e-8	9	ATRX
GO_MONOUBIQUITINATED_PROTEIN_DEUBIQUITINATION	GO:0035520	7	Up	1.9023570894676207e-10	3.964396880081463e-8	10	ATXN3,USP15,USP16,USP1,USP47,ASXL1,USP7	USP15
GO_RESPONSE_TO_MACROPHAGE_COLONY_STIMULATING_FACTOR	GO:0036005	1	Up	4.877181893054351e-10	8.600097404752506e-8	4	PTPN2	PTPN2
GO_MACROPHAGE_COLONY_STIMULATING_FACTOR_SIGNALING_PATHWAY	GO:0038145	1	Up	4.877181893054351e-10	8.600097404752506e-8	4	PTPN2	PTPN2
GO_NEGATIVE_REGULATION_OF_MACROPHAGE_DIFFERENTIATION	GO:0045650	1	Up	4.877181893054351e-10	8.600097404752506e-8	3	PTPN2	PTPN2
GO_REGULATION_OF_INTERLEUKIN_6_MEDIATED_SIGNALING_PATHWAY	GO:0070103	1	Up	4.877181893054351e-10	8.600097404752506e-8	4	PTPN2	PTPN2
GO_NEGATIVE_REGULATION_OF_INTERLEUKIN_6_MEDIATED_SIGNALING_PATHWAY	GO:0070104	1	Up	4.877181893054351e-10	8.600097404752506e-8	4	PTPN2	PTPN2
GO_REGULATION_OF_CELLULAR_RESPONSE_TO_MACROPHAGE_COLONY_STIMULATING_FACTOR_STIMULUS	GO:1903972	1	Up	4.877181893054351e-10	8.600097404752506e-8	4	PTPN2	PTPN2
GO_REGULATION_OF_MITOCHONDRIAL_OUTER_MEMBRANE_PERMEABILIZATION_INVOLVED_IN_APOPTOTIC_SIGNALING_PATHWAY	GO:1901028	22	Up	5.296932105372684e-10	9.106750522161987e-8	1	BAD,SLC25A5,BID,CASP8,GSK3B,BAX,GZMB,YWHAE,TFDP2,PPP3CC,YWHAH,YWHAQ,NMT1,TP53,PMAIP1,YWHAZ,YWHAB,ACAA2,YWHAG,HSPA1A,PPP3R1,CHCHD10	YWHAH
GO_NEGATIVE_REGULATION_OF_CELL_MORPHOGENESIS_INVOLVED_IN_DIFFERENTIATION	GO:0010771	22	Up	1.3858819207406038e-9	2.3245634070568614e-7	3	IFRD1,RUFY3,RHOA,SEMA3C,PSEN1,ARHGAP4,NRP1,PTPRS,CORO1C,UBE3A,RTN4,ITGB1BP1,RNF6,YWHAH,ACTN4,SEMA7A,PPP3CA,ARHGDIA,PTEN,RCC2,SEMA4D,GDI1	YWHAH
GO_PATHWAY_RESTRICTED_SMAD_PROTEIN_PHOSPHORYLATION	GO:0060389	11	Up	1.5847448626291772e-9	2.5948310524525837e-7	4	STRAP,TGFB1,TGFBR1,PMEPA1,PIN1,USP15,SDCBP,DAB2,TGFBR2,LDLRAD4,CSNK2B	USP15,DAB2,LDLRAD4
GO_NEURAL_NUCLEUS_DEVELOPMENT	GO:0048857	24	Up	1.7091150667521092e-9	2.671269162285058e-7	3	HSPA5,RHOA,SIRT2,CDC42,ACTB,DYNLL1,YWHAE,SUDS3,GNB4,ZNF430,MAPKAP1,COX6B1,YWHAH,YWHAQ,CALM2,SEC16A,GLUD1,CALM3,ZNF148,CNP,CCDC14,MBP,CALM1,NDUFS3	YWHAH
GO_SUBSTANTIA_NIGRA_DEVELOPMENT	GO:0021762	24	Up	1.7091150667521092e-9	2.671269162285058e-7	3	HSPA5,RHOA,SIRT2,CDC42,ACTB,DYNLL1,YWHAE,SUDS3,GNB4,ZNF430,MAPKAP1,COX6B1,YWHAH,YWHAQ,CALM2,SEC16A,GLUD1,CALM3,ZNF148,CNP,CCDC14,MBP,CALM1,NDUFS3	YWHAH
GO_SODIUM_ION_TRANSMEMBRANE_TRANSPORT	GO:0035725	24	Up	2.007563215059155e-9	3.068002717769291e-7	6	ATP2B4,WNK1,SLC12A2,SLC9A7,DRD4,ATP1B3,DNM2,SLC8B1,FXYD5,SLC9A3R1,KLHL24,YWHAH,ACTN4,ARF1,SLC20A1,UTRN,ATP1A1,SLMAP,SLC3A2,SCN9A,KIF5B,COMMD1,GLRX,CHP1	YWHAH,SLMAP
GO_REGULATION_OF_DENDRITE_MORPHOGENESIS	GO:0048814	25	Up	6.451423481579013e-9	9.644878104960624e-7	3	PAFAH1B1,SS18L2,RAB21,GSK3B,DNM1L,PQBP1,EEF2K,CUX2,UBE3A,YWHAH,CAPRIN1,DBNL,ADAM10,ACTR2,ABI2,PPP3CA,LRP8,ILK,PTEN,CFL1,DHX36,BAIAP2,HCLS1,SEMA4D,CUX1	YWHAH,CAPRIN1
GO_DE_NOVO_PROTEIN_FOLDING	GO:0006458	24	Up	7.494284286904613e-9	1.0965572987455964e-6	8	CD74,HSPA5,FKBP1A,ST13,DNAJC2,BAG1,HSPA8,PTGES3,HSPA9,HSPE1,HSPH1,DNAJB1,UGGT1,TOR1A,HSPD1,DNAJB12,HSPA13,DNAJB4,DNAJB14,CCT2,DNAJC7,GAK,HSPA1B,HSPA1A	HSPA9,HSPE1,HSPH1,DNAJB1,DNAJB4,HSPA1B
GO_HISTONE_DEUBIQUITINATION	GO:0016578	9	Up	1.7180262290516988e-8	2.461430495247611e-6	10	USP36,ENY2,USP22,USP15,USP16,ATXN7,TAF10,ASXL1,USP7	USP15
GO_TRICARBOXYLIC_ACID_METABOLIC_PROCESS	GO:0072350	9	Down	3.200711444602804e-8	4.492100531537446e-6	7	CS,IDH3G,ACO2,IDH3B,ACLY,IREB2,GLUD1,IDH3A,IDH2		IDH3B
GO_REGULATION_OF_MITOCHONDRIAL_MEMBRANE_PERMEABILITY_INVOLVED_IN_APOPTOTIC_PROCESS	GO:1902108	27	Up	3.7751930358795755e-8	5.090588727008596e-6	1	BAD,SLC25A5,BID,CASP8,GSK3B,BAX,GZMB,BMF,BNIP3L,YWHAE,TFDP2,PPP3CC,YWHAH,YWHAQ,NMT1,RHOT2,TP53,PMAIP1,BCL2L11,YWHAZ,YWHAB,ACAA2,YWHAG,BLOC1S2,HSPA1A,PPP3R1,CHCHD10	YWHAH
GO_MITOCHONDRIAL_OUTER_MEMBRANE_PERMEABILIZATION	GO:0097345	27	Up	3.7751930358795755e-8	5.090588727008596e-6	1	BAD,SLC25A5,BID,CASP8,GSK3B,BAX,GZMB,BMF,BNIP3L,YWHAE,TFDP2,PPP3CC,YWHAH,YWHAQ,NMT1,RHOT2,TP53,PMAIP1,BCL2L11,YWHAZ,YWHAB,ACAA2,YWHAG,BLOC1S2,HSPA1A,PPP3R1,CHCHD10	YWHAH
GO_LYMPHOCYTE_CHEMOTAXIS	GO:0048247	13	Down	6.498458223950541e-8	8.59421100117459e-6	6	WNK1,SLC12A2,SLC8B1,PIK3CG,CCR2,ADAM10,ADAM17,GPR183,PIK3CD,GAS6,CXCR3,CKLF,CCL4		CKLF
GO_REGULATION_OF_VASCULAR_SMOOTH_MUSCLE_CELL_DIFFERENTIATION	NA	4	Down	6.771195970753159e-8	8.78594616808858e-6	NA	NFATC3,SOD2,DNMT1,PDCD4		SOD2
GO_MIDBRAIN_DEVELOPMENT	GO:0030901	31	Up	1.4005594192265514e-7	1.7836383566705544e-5	3	HSPA5,RHOA,SIRT2,CDC42,ACTB,DYNLL1,KDM2B,FZD3,YWHAE,SUDS3,GNB4,ZNF430,MAPKAP1,COX6B1,YWHAH,YWHAQ,CSNK1D,CALM2,SEC16A,GLUD1,NR4A2,CALM3,ZNF148,UQCRQ,CTNNB1,CNP,CCDC14,MBP,CALM1,NDUFS3,CSNK1E	YWHAH
GO_POSITIVE_REGULATION_OF_MEMBRANE_PERMEABILITY	GO:1905710	29	Up	1.5515444820029208e-7	1.9399948004971065e-5	1	BAD,SLC25A5,BID,HEBP2,CASP8,GSK3B,BAX,GZMB,BMF,BNIP3L,YWHAE,TFDP2,PPP3CC,YWHAH,YWHAQ,NMT1,RHOT2,TP53,PMAIP1,BCL2L11,YWHAZ,YWHAB,ACAA2,YWHAG,BLOC1S2,SPG7,HSPA1A,PPP3R1,CHCHD10	YWHAH
GO_GAS_HOMEOSTASIS	GO:0033483	4	Down	1.8328895313928468e-7	2.2508538048908228e-5	1	GSTP1,HIF1A,ADNP,SOD2		SOD2
GO_POSITIVE_REGULATION_OF_SMOOTH_MUSCLE_CELL_APOPTOTIC_PROCESS	GO:0034393	4	Down	5.670923592206183e-7	6.723955438552055e-5	11	STK4,SOD2,ATF4,PDCD4	ATF4	SOD2
GO_POSITIVE_REGULATION_OF_VASCULAR_ASSOCIATED_SMOOTH_MUSCLE_CELL_APOPTOTIC_PROCESS	GO:1905461	4	Down	5.670923592206183e-7	6.723955438552055e-5	11	STK4,SOD2,ATF4,PDCD4	ATF4	SOD2
GO_HORMONE_METABOLIC_PROCESS	GO:0042445	29	Up	8.418090216890902e-7	9.812068885009956e-5	1	STARD3NL,CYP46A1,ACAA1,RDH11,ZMPSTE24,REST,ERO1B,COMT,TSPO,HIF1A,CTSZ,STUB1,CRYM,NFKB1,SCPEP1,SRD5A3,YWHAH,HSD17B4,FDX1,ALDH9A1,HSD17B12,PCSK7,SAFB,ATP1A1,TIPARP,PTPN11,ATP6AP2,HSD17B11,RDH14	YWHAH	PTPN11
GO_CHAPERONE_MEDIATED_PROTEIN_FOLDING	GO:0061077	31	Up	9.255775303449257e-7	1.0608661126970089e-4	8	CD74,HSPA5,FKBP1A,FKBP5,ST13,PDCD5,HSPB1,BAG1,HSPA8,CHORDC1,PTGES3,HSPA9,PDCL3,HSPE1,HSPH1,DNAJB1,TOR1A,DNAJB12,HSPA13,PDIA4,DFFA,DNAJB4,DNAJB14,CCT2,PPIB,DNAJC7,CRTAP,PPID,GAK,HSPA1B,HSPA1A	HSPA9,HSPE1,HSPH1,DNAJB1,DNAJB4,HSPA1B
GO_NEGATIVE_REGULATION_OF_CAMP_DEPENDENT_PROTEIN_KINASE_ACTIVITY	GO:2000480	2	Up	1.0826171109095948e-6	1.2205176838893908e-4	12	PRKAR1A,PRKAR2A	PRKAR1A
GO_SODIUM_ION_TRANSPORT	GO:0006814	34	Up	1.1688934990471255e-6	1.2965291278946908e-4	6	SLC4A7,ATP2B4,WNK1,SLC12A2,SLC9A7,DRD4,ATP1B3,DNM2,SLC8B1,FXYD5,SLC9A3R1,COMMD9,SLC38A1,KLHL24,YWHAH,ACTN4,SLC38A2,NDUFA9,ARF1,SLC20A1,COMMD3,UTRN,SLC38A10,ATP1A1,SLMAP,SLC3A2,AHCYL1,SCN9A,KIF5B,COMMD1,GLRX,PER1,CHP1,SLC5A3	YWHAH,SLMAP
GO_REGULATION_OF_MEMBRANE_PERMEABILITY	GO:0090559	34	Up	1.6159131419871572e-6	1.763910266261219e-4	1	BAD,SLC25A5,BID,HEBP2,CASP8,GSK3B,BAX,GZMB,BMF,BNIP3L,YWHAE,TFDP2,PPP3CC,ALKBH7,YWHAH,YWHAQ,NMT1,RHOT2,TP53,PMAIP1,DYNLT1,BCL2L11,YWHAZ,YWHAB,ACAA2,STAT3,YWHAG,PDCD6IP,CNP,BLOC1S2,SPG7,HSPA1A,PPP3R1,CHCHD10	YWHAH
GO_POSITIVE_REGULATION_OF_ESTABLISHMENT_OF_PROTEIN_LOCALIZATION_TO_MITOCHONDRION	GO:1903749	31	Up	1.7824626206754559e-6	1.9153117878726735e-4	6	BAD,BID,USP36,CASP8,HUWE1,SH3GLB1,HPS4,GZMB,PDCD5,YWHAE,UBE2D3,FBXW7,TFDP2,PPP3CC,YWHAH,RAC2,YWHAQ,NMT1,NPEPPS,TP53,PMAIP1,UBE2J2,YWHAZ,YWHAB,YWHAG,ARIH2,UBE2L3,TOMM7,UBL5,LEPROT,PPP3R1	YWHAH	TOMM7
GO_VASCULAR_SMOOTH_MUSCLE_CELL_DIFFERENTIATION	NA	5	Down	1.8967566984882582e-6	1.9856577094196705e-4	NA	NFATC3,SOD2,EPC1,DNMT1,PDCD4		SOD2
GO_POSITIVE_REGULATION_OF_CENTRIOLE_REPLICATION	GO:0046601	2	Up	1.9056770222727678e-6	1.9856577094196705e-4	9	VPS4B,NUP62	NUP62
GO_PROTEIN_HETEROTRIMERIZATION	GO:0070208	2	Up	2.025057310323235e-6	2.078555092998938e-4	13	NUP58,NUP62	NUP62
GO_IRON_SULFUR_CLUSTER_ASSEMBLY	GO:0016226	9	Up	2.0812031368787056e-6	2.0811709220487553e-4	13	NUBP2,NUBP1,GLRX3,HSPA9,ISCA1,ISCU,CIAO1,ISCA2,NFU1	HSPA9
GO_DENDRITE_MORPHOGENESIS	GO:0048813	36	Up	2.088131359915139e-6	2.0811709220487553e-4	3	PAFAH1B1,SS18L2,DTNBP1,MEF2A,CDC42,PICALM,RAB21,GSK3B,DNM1L,NRP1,PQBP1,EEF2K,CUX2,PHACTR1,UBE3A,YWHAH,CAPRIN1,DOCK10,DBNL,ABI1,ADAM10,ACTR2,ABI2,PPP3CA,RERE,ITGB1,EPHB1,LRP8,ILK,PTEN,CFL1,DHX36,BAIAP2,HCLS1,SEMA4D,CUX1	YWHAH,CAPRIN1
GO_REGULATION_OF_MITOTIC_CYTOKINESIS	GO:1902412	2	Up	2.151394115960475e-6	2.113591047922884e-4	9	KIF20B,NUP62	NUP62
GO_REGULATION_OF_SYNAPTIC_PLASTICITY	GO:0048167	35	Up	2.2124290108042016e-6	2.14294004328176e-4	1	TYROBP,CYP46A1,SCT,PSEN1,MEF2C,GSK3B,MAPK1,SYNGR1,LGMN,STX4,RAB11A,HRH2,CREB1,PAIP2,STAU1,YWHAH,EIF2AK4,LILRB2,RARA,KRAS,APP,ARF1,RAB5A,SNCA,EIF4EBP2,SQSTM1,NCSTN,MAP1A,RAB8A,YWHAG,PTEN,PRNP,BAIAP2,NF1,VAMP2	MEF2C,YWHAH,SQSTM1
GO_NEGATIVE_REGULATION_OF_NEURON_PROJECTION_DEVELOPMENT	GO:0010977	33	Up	2.480582172698856e-6	2.3693005002291712e-4	3	IFRD1,PAFAH1B1,RUFY3,VIM,RHOA,SEMA3C,PSEN1,GSK3B,ARHGAP4,NRP1,LGALS1,CTSZ,PTPRS,UBE3A,DGUOK,RTN4,BCL11A,RNF6,YWHAH,MDM2,ITM2C,SEMA7A,PPP3CA,ARHGDIA,CERS2,SNAPIN,ARF6,PTEN,GAK,CIB1,SEMA4D,HDAC2,GDI1	YWHAH
GO_NEGATIVE_REGULATION_OF_STEM_CELL_DIFFERENTIATION	GO:2000737	10	Up	2.5973975484727574e-6	2.4468908138146784e-4	3	CDK13,REST,HSPA9,NFE2L2,ZFP36L2,HNRNPU,CDK12,STAT3,NELFB,N4BP2L2	HSPA9,HNRNPU
GO_POSITIVE_REGULATION_OF_PROTEIN_LOCALIZATION_TO_CENTROSOME	GO:1904781	2	Up	3.1702006476054364e-06	2.9461445748084575e-4	6	GSK3B,NUP62	NUP62
GO_RESPONSE_TO_HYDROXYUREA	GO:0072710	2	Up	3.8198750242722166e-6	3.4564842818315836e-4	4	ATRX,NSMCE3
GO_RESPONSE_TO_ANTIMETABOLITE	GO:0097329	2	Up	3.8198750242722166e-6	3.4564842818315836e-4	14	ATRX,NSMCE3
GO_VASCULAR_ASSOCIATED_SMOOTH_MUSCLE_CELL_APOPTOTIC_PROCESS	GO:1905288	5	Down	4.9384882069424165e-6	4.4106471946938963e-4	11	STK4,SOD2,ATF4,DNMT1,PDCD4	ATF4	SOD2
GO_POSITIVE_REGULATION_OF_DNA_DEPENDENT_DNA_REPLICATION	GO:2000105	2	Up	5.770360755644245e-6	5.087534732893009e-4	9	ATRX,STOML2
GO_PROTEIN_INSERTION_INTO_MITOCHONDRIAL_MEMBRANE	GO:0051204	29	Up	5.9159104675737585e-6	5.14983750449427e-4	6	BAD,BID,CASP8,HSP90AA1,BAX,TIMM13,TOMM22,GZMB,TIMM9,BMF,PDCD5,YWHAE,TFDP2,PPP3CC,ROMO1,YWHAH,YWHAQ,TIMM10,NMT1,TP53,PMAIP1,BCL2L11,OXA1L,YWHAZ,YWHAB,YWHAG,HSPA4,NDUFA13,PPP3R1	HSP90AA1,YWHAH	TIMM13
GO_REGULATION_OF_DENDRITE_DEVELOPMENT	GO:0050773	37	Up	6.196147283780546e-6	5.326363108819853e-4	3	PAFAH1B1,SS18L2,RHOA,RAB21,PSEN1,MEF2C,GSK3B,DNM1L,PQBP1,EEF2K,PTPRS,CUX2,UBE3A,BCL11A,PREX1,PACSIN1,YWHAH,CAPRIN1,DBNL,ADAM10,ACTR2,ABI2,PPP3CA,LLPH,IQGAP1,ARF1,LRP8,ARF6,ILK,PTEN,CFL1,DHX36,BAIAP2,HCLS1,SEMA4D,HDAC2,CUX1	MEF2C,YWHAH,CAPRIN1
GO_PROTEIN_INSERTION_INTO_MEMBRANE	GO:0051205	30	Up	8.847097888352389e-6	7.511295330641899e-4	6	BAD,BID,CASP8,HSP90AA1,BAX,TIMM13,TOMM22,GZMB,TIMM9,BMF,PDCD5,YWHAE,TFDP2,PPP3CC,ROMO1,YWHAH,YWHAQ,TIMM10,NMT1,TP53,PMAIP1,BCL2L11,OXA1L,YWHAZ,YWHAB,YWHAG,HSPA4,NDUFA13,BAG6,PPP3R1	HSP90AA1,YWHAH	TIMM13
GO_NEGATIVE_REGULATION_OF_RESPONSE_TO_INTERFERON_GAMMA	GO:0060331	2	Up	1.0976594963856722e-5	9.205615069078374e-4	4	NR1H2,PTPN2	PTPN2
GO_REGULATION_OF_PLATELET_DERIVED_GROWTH_FACTOR_RECEPTOR_BETA_SIGNALING_PATHWAY	GO:2000586	2	Up	1.1264068653146925e-5	9.332891581649567e-4	4	HIP1,PTPN2	PTPN2
GO_POSITIVE_REGULATION_OF_PROTEIN_LOCALIZATION_TO_MEMBRANE	GO:1905477	40	Up	1.1624321220668783e-5	9.516721075540384e-4	6	BAD,AP2B1,BID,CASP8,EZR,GZMB,STX4,RAB11A,PDCD5,YWHAE,CD81,TFDP2,ITGB1BP1,PPP3CC,ACSL3,YWHAH,LGALS3,YWHAQ,NMT1,PDPK1,TP53,PMAIP1,EPHA2,PIK3R1,ITGB1,RER1,ITGB2,SQSTM1,YWHAZ,ARF6,YWHAB,MFF,YWHAG,KIF5B,PRNP,RHOG,CIB1,CHP1,FIS1,PPP3R1	YWHAH,SQSTM1
GO_REGULATION_OF_ESTABLISHMENT_OF_PROTEIN_LOCALIZATION_TO_MITOCHONDRION	GO:1903747	36	Up	1.2892199160285751e-5	0.001043054748532766	6	BAD,BID,USP36,CASP8,LMAN1,DNAJA1,HUWE1,SH3GLB1,HPS4,GZMB,BNIP3L,PDCD5,YWHAE,UBE2D3,FBXW7,TFDP2,PPP3CC,YWHAH,RAC2,YWHAQ,NMT1,NPEPPS,TP53,PMAIP1,HAX1,UBE2J2,YWHAZ,YWHAB,YWHAG,PARL,ARIH2,UBE2L3,TOMM7,UBL5,LEPROT,PPP3R1	YWHAH	TOMM7
GO_REGULATION_OF_SYSTEMIC_ARTERIAL_BLOOD_PRESSURE_MEDIATED_BY_A_CHEMICAL_SIGNAL	GO:0003044	6	Down	1.746238855848902e-5	0.0013963819315898718	1	CYBA,RHOA,CTSZ,SOD2,SERPINF2,ATP6AP2		SOD2
GO_NEGATIVE_REGULATION_OF_CELLULAR_RESPIRATION	GO:1901856	2	Down	2.328989864669486e-5	0.0018409727930266732	12	DNAJC15,SNCA		DNAJC15
GO_NEGATIVE_REGULATION_OF_LIPID_STORAGE	GO:0010888	5	Up	2.494703314294957e-5	0.0019495539423189112	1	OSBPL8,NFKBIA,NR1H2,PTPN2,PNPLA2	PTPN2,PNPLA2
GO_NEGATIVE_REGULATION_OF_CELL_PROJECTION_ORGANIZATION	GO:0031345	39	Up	2.5474936880892287e-5	0.0019684397857291716	3	IFRD1,PAFAH1B1,RUFY3,VIM,MAP4,RHOA,SEMA3C,CAPZB,DNM2,PSEN1,GSK3B,ARHGAP4,NRP1,LGALS1,CTSZ,PTPRS,UBE3A,DGUOK,RTN4,BCL11A,ODF2L,RNF6,YWHAH,MDM2,ITM2C,SEMA7A,PPP3CA,ARHGDIA,CERS2,SNAPIN,PRKCD,ARF6,PTEN,PRNP,GAK,CIB1,SEMA4D,HDAC2,GDI1	YWHAH
GO_SMOOTH_MUSCLE_CELL_APOPTOTIC_PROCESS	GO:0034390	6	Down	3.335179751706558e-5	0.0025484479058317773	11	STK4,SOD2,ATF4,DNMT1,ARRB2,PDCD4	ATF4	SOD2
GO_POSITIVE_REGULATION_OF_MUSCLE_CELL_APOPTOTIC_PROCESS	GO:0010661	6	Down	4.4811157063193006e-5	0.003386443155204157	11	STK4,SOD2,ATF4,TP53,PDCD4,PTEN	ATF4	SOD2
GO_REGULATION_OF_ENDOCYTIC_RECYCLING	GO:2001135	2	Down	5.6225309123880225e-5	0.0041871302669107	6	SORL1,RAB11B		RAB11B
GO_NEGATIVE_REGULATION_OF_TUMOR_NECROSIS_FACTOR_MEDIATED_SIGNALING_PATHWAY	GO:0010804	4	Up	5.6623980634389274e-5	0.0041871302669107	4	GSTP1,CARD8,PTPN2,GAS6	PTPN2
GO_NEGATIVE_REGULATION_OF_MEIOTIC_CELL_CYCLE	GO:0051447	3	Up	6.269174876010572e-5	0.004586501661949437	9	PRKAR1A,DUSP1,PRKACB	PRKAR1A
GO_CELLULAR_RESPONSE_TO_ACIDIC_PH	GO:0071468	2	Down	6.609386838437743e-5	0.004784500346098564	15	RAB11B,CHP1		RAB11B
GO_VASODILATION	GO:0042311	6	Down	6.887377259770454e-5	0.004933801397441814	1	ATG5,SOD2,RGS2,MKKS,SOD1,GPX1	MKKS	SOD2
GO_NEGATIVE_REGULATION_OF_BLOOD_PRESSURE	GO:0045776	6	Down	7.60438306470961e-5	0.0053912724057740185	1	SNX5,SOD2,SCPEP1,MKKS,PRCP,RNPEP	MKKS	SOD2
GO_NEGATIVE_REGULATION_OF_NEURON_DIFFERENTIATION	GO:0045665	43	Up	8.163341131698704e-5	0.0057284996900706115	3	IFRD1,PAFAH1B1,RUFY3,VIM,RHOA,SEMA3C,PSEN1,GSK3B,REST,ARHGAP4,NRP1,LGALS1,CTSZ,PTPRS,DDX6,UBE3A,DGUOK,RTN4,ID2,BCL11A,RNF6,YWHAH,EIF2AK4,MDM2,ITM2C,SEMA7A,PPP3CA,ARHGDIA,APP,CERS2,SNAPIN,FUOM,EIF4E,ARF6,B2M,PTEN,LSM1,GAK,CALR,CIB1,SEMA4D,HDAC2,GDI1	YWHAH
GO_NEGATIVE_REGULATION_OF_OXIDATIVE_STRESS_INDUCED_INTRINSIC_APOPTOTIC_SIGNALING_PATHWAY	GO:1902176	7	Down	8.276754706608933e-5	0.005749418395691882	4	HIF1A,HSPB1,SOD2,NFE2L2,PARK7,NONO,GPX1		SOD2
GO_NEGATIVE_REGULATION_OF_NUCLEAR_DIVISION	GO:0051784	17	Up	8.951480124690626e-5	0.006155932881749744	3	MAD1L1,ZNF207,TPR,ATRX,NAA10,RGCC,PRKAR1A,ANAPC15,IK,MAD2L2,DUSP1,PSMG2,DYNC1LI1,ATM,BUB3,RAD21,AURKAIP1	PRKAR1A,PSMG2	NAA10
GO_LIPID_CATABOLIC_PROCESS	GO:0016042	57	Up	1.1689572284575997e-4	0.00795932560406229	2	PAFAH1B1,CYP46A1,HEXB,ACAA1,SIRT2,SCT,ACADVL,MGLL,RAB7A,HADHA,MGST2,ECHDC1,DDHD1,GLA,LONP2,SMPD3,DECR1,ASAH1,ECH1,PLD3,ETFB,PIK3CG,CPT1A,SNX17,SCP2,ACADM,PRDX6,ECHS1,SRD5A3,YWHAH,IVD,HSD17B4,LPIN1,IAH1,PNPLA8,CDK4,ENPP2,HINT2,SORL1,HADHB,NAAA,HADH,ETFA,PRKCD,FABP5,PLD4,ACAA2,PAFAH1B2,SPHK1,TBL1XR1,PNPLA2,PDXDC1,GM2A,PSAP,HSD17B11,ECI2,NAGA	YWHAH,PNPLA2,PSAP
GO_POSITIVE_REGULATION_OF_CENTROSOME_DUPLICATION	GO:0010825	3	Up	1.2346553399310677e-4	0.008270379612052278	9	VPS4B,NPM1,NUP62	NUP62
GO_HORMONE_MEDIATED_SIGNALING_PATHWAY	GO:0009755	68	Up	1.238692889401461e-4	0.008270379612052278	4	UFL1,PIAS1,RNF4,RHOA,CBFB,UBA5,NCOA1,DNAJA1,DDX17,EP300,ASIP,UBE2I,UBR5,DDX5,CNOT2,RWDD1,NR3C1,UBE3A,FOXP1,PARK7,HDAC1,ARID1A,NR4A3,UFM1,DDX54,NR4A1,NCOA3,PMEPA1,CNOT1,SMARCA4,RNF6,YWHAH,SAFB2,NR1H2,RARA,RAN,WBP2,PRCP,RB1,NCOR1,ARRB2,PARP1,DAB2,NR4A2,APPL1,RUNX1,ADIPOR1,PRMT2,SAFB,CREBRF,PHB,CTNNB1,AKAP13,TADA3,TAF7,ZBTB7A,PER1,CALR,PTPN11,NRIP1,NCOR2,DDRGK1,DAXX,CSNK2B,NUP62,PHB2,NCOA4,EGLN2	NR4A1,YWHAH,DAB2,NUP62	PTPN11
GO_NEGATIVE_REGULATION_OF_ACTIVATED_T_CELL_PROLIFERATION	GO:0046007	3	Up	1.3173244752368596e-4	0.008710808092503734	3	PRKAR1A,LGALS9,PRNP	PRKAR1A
GO_NEGATIVE_REGULATION_OF_MYELOID_CELL_DIFFERENTIATION	GO:0045638	26	Up	1.3800031358925612e-4	0.00903836339574585	3	PAF1,NFKBIA,LILRB1,FBXW7,HSPA9,PRMT1,ZFP36,RARA,CDC73,CUL4A,WDR61,PIK3R1,CTNNB1,INPP5D,KLF13,TRIB1,PTPN2,TOB2,CIB1,ZFP36L1,LILRB4,NF1,CTR9,NME1,NME2,LYN	HSPA9,PTPN2
GO_REGULATION_OF_PROTEIN_LOCALIZATION_TO_CENTROSOME	GO:1904779	3	Up	1.5265521476090412e-4	0.009903867093497526	6	GSK3B,NSFL1C,NUP62	NUP62
GO_INTRACELLULAR_STEROID_HORMONE_RECEPTOR_SIGNALING_PATHWAY	GO:0030518	54	Up	1.6447274231527474e-4	0.010570832232730322	4	UFL1,PIAS1,RNF4,RHOA,CBFB,UBA5,NCOA1,DNAJA1,DDX17,EP300,UBE2I,UBR5,DDX5,CNOT2,RWDD1,NR3C1,UBE3A,FOXP1,PARK7,HDAC1,ARID1A,UFM1,DDX54,NCOA3,PMEPA1,CNOT1,SMARCA4,RNF6,YWHAH,SAFB2,RAN,WBP2,RB1,NCOR1,ARRB2,PARP1,DAB2,RUNX1,PRMT2,SAFB,PHB,CTNNB1,TADA3,TAF7,ZBTB7A,PER1,CALR,NRIP1,NCOR2,DDRGK1,DAXX,PHB2,NCOA4,EGLN2	YWHAH,DAB2
GO_REGULATION_OF_TRANSPORTER_ACTIVITY	GO:0032409	56	Up	1.894471183871879e-4	0.012063220677302694	12	CAPN1,FHL1,GOPC,WNK1,DRD4,ATP1B3,GNB5,SRI,ACTB,DNM2,MEF2C,FKBP1A,FXYD5,YWHAE,SLC9A3R1,STIM2,KLHL24,SUMO1,PARK7,KMT2A,CCR2,AHNAK,AKAP9,YWHAH,ACTN4,NDFIP1,UBQLN1,CAB39,PIM1,COX17,APP,CALM2,SNCA,GSTO1,UTRN,CALM3,CTSS,SLMAP,PRKCD,STIM1,AHCYL1,KIF5B,P2RY6,PTEN,PRNP,GLRX,PDE4B,LRRC26,CHP1,DAPK1,MYO5A,CALM1,TMSB4X,PHB2,VAMP2,CHCHD10	MEF2C,AHNAK,YWHAH,SLMAP
GO_TYPE_B_PANCREATIC_CELL_APOPTOTIC_PROCESS	GO:0097050	4	Down	1.9654878836326129e-4	0.012296706822424317	16	SPOP,SRSF6,EIF2S1,CAST		SPOP
GO_REGULATION_OF_SMOOTH_MUSCLE_CELL_DIFFERENTIATION	GO:0051150	8	Down	1.9669009022345134e-4	0.012296706822424317	3	PIAS1,NFATC3,SOD2,MED28,DNMT1,ANKRD17,ZEB1,PDCD4		SOD2
GO_REGULATION_OF_NUCLEAR_CELL_CYCLE_DNA_REPLICATION	GO:0033262	3	Up	2.0393437737151892e-4	0.01263474516381924	9	ZMPSTE24,ATRX,TERF1
GO_REGULATION_OF_SYSTEMIC_ARTERIAL_BLOOD_PRESSURE	GO:0003073	8	Down	2.2518175279105228e-4	0.013826561731643452	1	CYBA,RHOA,CTSZ,SOD2,PRCP,SERPINF2,ATP6AP2,GAS6		SOD2
GO_TRICARBOXYLIC_ACID_CYCLE	GO:0006099	19	Down	2.3731472575352585e-4	0.014442596185902632	17	MDH1,CS,IDH3G,SDHA,ME2,DLD,ACO2,IDH3B,OGDH,SDHB,IREB2,SDHC,MDH2,SUCLG1,IDH3A,PDHB,DHTKD1,IDH2,SDHD		IDH3B
GO_REGULATION_OF_ERYTHROCYTE_DIFFERENTIATION	GO:0045646	19	Up	2.669508039737769e-4	0.016103690166032136	3	SPI1,HIF1A,SMAP1,HSPA9,STAT1,ID2,NCKAP1L,PRMT1,ZFP36,ETS1,HMGB2,STAT3,INPP5D,KLF13,ZFP36L1,ISG15,HSPA1B,HSPA1A,LYN	HSPA9,STAT1,HSPA1B
GO_POSITIVE_REGULATION_OF_BLOOD_VESSEL_DIAMETER	GO:0097755	7	Down	2.7159131505022783e-4	0.016241160640003624	1	ATG5,SOD2,RGS2,SCPEP1,MKKS,SOD1,GPX1	MKKS	SOD2
GO_NEUTROPHIL_MIGRATION	GO:1990266	26	Down	2.777625362968482e-4	0.01646700829408125	6	CD99,CD74,WDR1,PIK3CG,C1QBP,NCKAP1L,PREX1,RAC2,LGALS3,RAC1,VAV1,S100A8,MCOLN2,FCER1G,ITGB2,JAML,S100A9,SYK,JAGN1,PIK3CD,RHOG,PDE4B,IRAK4,CKLF,PECAM1,CCL4		CKLF
GO_STEROID_HORMONE_MEDIATED_SIGNALING_PATHWAY	GO:0043401	61	Up	2.909671194788763e-4	0.017102400689369506	4	UFL1,PIAS1,RNF4,RHOA,CBFB,UBA5,NCOA1,DNAJA1,DDX17,EP300,UBE2I,UBR5,DDX5,CNOT2,RWDD1,NR3C1,UBE3A,FOXP1,PARK7,HDAC1,ARID1A,NR4A3,UFM1,DDX54,NR4A1,NCOA3,PMEPA1,CNOT1,SMARCA4,RNF6,YWHAH,SAFB2,NR1H2,RARA,RAN,WBP2,RB1,NCOR1,ARRB2,PARP1,DAB2,NR4A2,RUNX1,PRMT2,SAFB,CREBRF,PHB,CTNNB1,AKAP13,TADA3,TAF7,ZBTB7A,PER1,CALR,NRIP1,NCOR2,DDRGK1,DAXX,PHB2,NCOA4,EGLN2	NR4A1,YWHAH,DAB2
GO_PLATELET_DERIVED_GROWTH_FACTOR_RECEPTOR_BETA_SIGNALING_PATHWAY	GO:0035791	3	Up	2.9723880581283764e-4	0.017322976843854955	4	HIP1,PTPN2,PTPN1	PTPN2
GO_PROTEIN_REFOLDING	GO:0042026	18	Up	3.202971150462302e-4	0.01850994336279769	8	HSPA5,DNAJA2,HSP90AA1,FKBP1A,ST13,SNRNP70,HSPA8,HSPA9,NKTR,PPIG,HSPD1,HSPA13,PPIB,PPID,PPIH,PPIA,HSPA1B,HSPA1A	HSP90AA1,HSPA9,HSPA1B
GO_NEGATIVE_REGULATION_OF_T_CELL_DIFFERENTIATION_IN_THYMUS	GO:0033085	3	Up	3.2564815828617957e-4	0.018610395668578545	3	ZC3H8,NFKBID,PTPN2	PTPN2
GO_CGMP_MEDIATED_SIGNALING	GO:0019934	4	Up	3.274477062524362e-4	0.018610395668578545	18	ADNP,PRKAR1A,PRKAR2A,CD36	PRKAR1A
GO_DENDRITE_DEVELOPMENT	GO:0016358	58	Up	3.5699931295662555e-4	0.020123641600022245	3	PAFAH1B1,SS18L2,UBA6,DTNBP1,ARID1B,RHOA,MEF2A,CDC42,PICALM,RAB21,PSEN1,MEF2C,GSK3B,DNM1L,NRP1,PQBP1,EEF2K,PTPRS,CUX2,PHACTR1,UBE3A,BCL11A,PREX1,PACSIN1,YWHAH,CAPRIN1,DOCK10,DBNL,ABI1,ADAM10,ACTR2,ABI2,PPP3CA,LLPH,IQGAP1,APP,RERE,ARF1,DYNLT1,ITGB1,EPHB1,LRP8,ARF6,ILK,MAP1A,ARF4,PTEN,CFL1,DHX36,BAIAP2,HCLS1,PAK2,SEMA4D,HDAC2,TRAPPC4,LST1,CUX1,SRGAP2	MEF2C,YWHAH,CAPRIN1,LST1
GO_NEGATIVE_REGULATION_OF_VASCULAR_SMOOTH_MUSCLE_CELL_PROLIFERATION	NA	7	Down	3.665313655794422e-4	0.02033374391449143	NA	MEF2C,GSTP1,CDKN1B,SOD2,CDKN1A,PDCD4,PTEN	MEF2C	SOD2
GO_STEROID_METABOLIC_PROCESS	GO:0008202	49	Up	3.6664014038053467e-4	0.02033374391449143	2	STARD3NL,CYP46A1,ACAA1,NFYC,IDI1,ACADVL,FDFT1,REST,COMT,CYB5R3,TSPO,LGMN,STUB1,ASAH1,KPNB1,NFKB1,SNX17,HDLBP,SCP2,OSBPL9,NPC2,CAT,EBPL,PANK2,SRD5A3,YWHAH,ACLY,RAN,HSD17B4,HINT2,FDX1,MBTPS1,NPC1,SOD1,APP,LBR,EBP,HSD17B12,LAMTOR1,FDPS,PMVK,ATP1A1,TIPARP,ACAA2,SF1,CNBP,CLN8,INSIG1,HSD17B11	YWHAH	CAT
GO_SEMINIFEROUS_TUBULE_DEVELOPMENT	GO:0072520	3	Up	3.744986390675915e-4	0.020603417126942615	3	ATRX,WDR48,UBB
GO_CELLULAR_RESPONSE_TO_OXYGEN_RADICAL	GO:0071450	8	Down	4.8634515566174376e-4	0.02633539870461269	4	SOD2,NFE2L2,PARK7,PRDX1,CD36,SOD1,PRDX2,CCS		SOD2
GO_RESPONSE_TO_OXYGEN_RADICAL	GO:0000305	8	Down	4.8634515566174376e-4	0.02633539870461269	4	SOD2,NFE2L2,PARK7,PRDX1,CD36,SOD1,PRDX2,CCS		SOD2
GO_REGULATION_OF_CAMP_DEPENDENT_PROTEIN_KINASE_ACTIVITY	GO:2000479	4	Up	5.630178878525109e-4	0.030120664689551387	12	ATP2B4,PRKAR1A,PRKAR2A,PRKAG1	PRKAR1A
GO_POSITIVE_REGULATION_OF_MITOCHONDRION_ORGANIZATION	GO:0010822	51	Up	5.650088330597831e-4	0.030120664689551387	9	BAD,PLAUR,BID,VPS13D,USP36,CASP8,VPS35,GSK3B,HUWE1,BAX,DNM1L,SH3GLB1,HPS4,FBXO7,GZMB,DDHD1,HIF1A,PYCARD,BMF,PDCD5,CDC37,YWHAE,UBE2D3,FBXW7,FAM162A,TFDP2,PARK7,PPP3CC,OPTN,YWHAH,RAC2,VPS13C,YWHAQ,NMT1,NPEPPS,TP53,PMAIP1,BCL2L11,UBE2J2,YWHAZ,YWHAB,MFF,YWHAG,ARIH2,UBE2L3,TOMM7,UBL5,LEPROT,FIS1,PPP3R1,CHCHD10	YWHAH	TOMM7
GO_REGULATION_OF_MEIOTIC_NUCLEAR_DIVISION	GO:0040020	4	Up	5.876399382235874e-4	0.031086152732027774	9	SIRT2,PRKAR1A,UBE2B,CALR	PRKAR1A
GO_REGULATION_OF_PROTEIN_LOCALIZATION_TO_MEMBRANE	GO:1905475	64	Up	5.948316001490023e-4	0.031226388658203732	6	BAD,AP2B1,BID,GOPC,CASP8,GRIPAP1,PICALM,ACTB,STX7,EZR,GZMB,VTI1B,STX4,CSK,RAB11A,PDCD5,TGFB1,YWHAE,CD81,TFDP2,TMEM59,RAP1A,VAMP8,ITGB1BP1,CRIPT,PPP3CC,LYPLA1,ACSL3,YWHAH,LGALS3,VPS4A,NUMB,YWHAQ,NMT1,ADAM10,PDPK1,CLTC,TP53,PMAIP1,EPHA2,PIK3R1,GSN,ITGB1,SLC7A11,DAB2,APPL1,RER1,ITGB2,SQSTM1,AP2M1,YWHAZ,ARF6,YWHAB,MFF,YWHAG,STX8,KIF5B,PRNP,RHOG,CIB1,CHP1,GDI1,FIS1,PPP3R1	YWHAH,DAB2,SQSTM1
GO_NEGATIVE_REGULATION_OF_OXIDATIVE_PHOSPHORYLATION	GO:0090324	3	Down	6.019020488051071e-4	0.03135818476994486	12	RHOA,DNAJC15,SNCA		DNAJC15
GO_CELLULAR_RESPONSE_TO_GLUCAGON_STIMULUS	GO:0071377	4	Up	6.402651087082627e-4	0.03285897875064718	4	PRKAR1A,PRKAR2A,ADCY7,PRKACB	PRKAR1A
GO_ACTIVATION_OF_PROTEIN_KINASE_A_ACTIVITY	GO:0034199	4	Up	6.402651087082627e-4	0.03285897875064718	12	PRKAR1A,PRKAR2A,ADCY7,PRKACB	PRKAR1A
GO_REGULATION_OF_MEMBRANE_POTENTIAL	GO:0042391	67	Up	7.734359153260583e-4	0.03939939844220224	1	BAD,BID,FHL1,CTNS,HEBP2,DRD4,ATP1B3,WDR1,SRI,PSEN1,MEF2C,GSK3B,ZMPSTE24,BAX,SLC8B1,DLD,PPP2R3C,TSPO,KCNK10,TCL1A,BNIP3L,P2RX1,YWHAE,CUX2,SLC25A36,TUSC2,SUMO1,PARK7,KCNK17,PANK2,AKAP9,YWHAH,KCNA5,CD36,BIN1,PPA2,PPP3CA,ARRB2,EIF4A3,PMAIP1,SH3GL1,SOD1,APP,PARP1,ARL6IP5,SNCA,GNAQ,ATP1A1,SLMAP,VCP,STOML2,PRDX3,PXK,PRELID1,SCN9A,UBB,KIF5B,SLC25A33,PTEN,GLRX,ATP2A2,BAIAP2,JUN,CLN3,FLNA,CLIC1,CHCHD10	CTNS,MEF2C,YWHAH,SLMAP,FLNA	TCL1A
GO_REGULATION_OF_LIPID_STORAGE	GO:0010883	9	Up	7.8007023210188e-4	0.03944516901591639	1	OSBPL8,NFKBIA,NFKB1,FBXW7,ALKBH7,NR1H2,CD36,PTPN2,PNPLA2	PTPN2,PNPLA2
GO_MHC_CLASS_I_BIOSYNTHETIC_PROCESS	GO:0045341	2	Up	8.377722376548382e-4	0.0417489831764661	19	HSPH1,CIITA	HSPH1
GO_POSITIVE_REGULATION_OF_MHC_CLASS_I_BIOSYNTHETIC_PROCESS	GO:0045345	2	Up	8.377722376548382e-4	0.0417489831764661	19	HSPH1,CIITA	HSPH1
GO_LYMPHOCYTE_MIGRATION	GO:0072676	27	Down	8.469011664150057e-4	0.04190028288802874	6	CD99,WNK1,SLC12A2,RHOA,STK10,SLC8B1,ICAM1,PYCARD,IL27RA,PIK3CG,DOCK8,ITGA4,CCR2,ADAM10,APP,MSN,ADAM17,MIA3,TNFRSF14,GPR183,PIK3CD,GAS6,CXCR3,SPN,AIF1,CKLF,CCL4		CKLF
GO_CELLULAR_RESPONSE_TO_HEAT	GO:0034605	57	Up	9.170481425301105e-4	0.045046714829854076	15	CREBBP,NUP160,HSPA5,TPR,ATXN3,HSP90AA1,GSK3B,HSP90AB1,MAPK1,EP300,RBBP7,STUB1,DNAJC2,DNAJB6,RPA3,BAG1,YWHAE,HSPA8,CHORDC1,NUP98,PTGES3,HSPA9,PDCL3,SUMO1,RPA2,HSPH1,CDKN1A,NUP214,DNAJB1,NUP210,RPA1,EIF2S1,NUP58,TP53,POLR2D,ATM,RANBP2,HSPA13,SEC13,MAPKAPK2,SLU7,VCP,DNAJC7,ATP2A2,DHX36,IRAK1,HSF1,POM121,HDAC2,NF1,DAXX,HSPA1B,HSPA1A,NUP62,HSBP1,PDCD6,LYN	HSP90AA1,HSPA9,HSPH1,DNAJB1,HSPA1B,NUP62
GO_CENTROSOME_SEPARATION	GO:0051299	4	Up	9.613450724352355e-4	0.04688773094423486	9	NSFL1C,RANBP1,NDEL1,NUP62	NUP62
GO_POSITIVE_THYMIC_T_CELL_SELECTION	GO:0045059	4	Up	0.0010064108480815227	0.04874005212856783	3	CD74,PTPRC,DOCK2,PTPN2	PTPN2
GO_POSITIVE_REGULATION_OF_TRIGLYCERIDE_CATABOLIC_PROCESS	GO:0010898	1	Up	0.0010373778527089587	0.049888444007549014	2	PNPLA2	PNPLA2
