## Extended Data Table 7 for "An integrated cell atlas of the human lung in health and disease": Secretory-anatomical_region_ccf_score-GO_BP-Total.tsv

GeneSet	GOID	NGenes	Direction	PValue	FDR	Cluster	Genes	DEUp	DEDown
GO_REGULATION_OF_CELLULAR_AMINO_ACID_METABOLIC_PROCESS	GO:0006521	55	Down	9.58E-10	1.40E-06	2	PSMB1,PSMC4,PSMA4,ATP2B4,PSME4,PSMC5,SIRT4,PSME1,COMT,PSMD5,PSMD8,PSMC6,PSMA3,PSMC1,PSMB5,PSMA6,PSME2,PSMA7,PSMD10,PSMD7,OAZ1,PSMA2,PSMD3,PSMD11,PSMD9,PSMD14,ODC1,PARK7,PSMF1,PSMB2,PSMA1,PSME3,PSMB7,PSMB6,PSMA5,OAZ3,SLC7A11,AZIN1,SLC7A7,PSMD4,PSMB4,PSMC2,PSMD6,PSMC3,ATCAY,PSMD1,PSMD2,OAZ2,NQO1,PSMD13,PSMD12,PSMB8,PSMB10,PSMB9,PSMB3		PSMB1,PSMC4,PSMC5,SIRT4,PSMD8,PSMC1,PSMB5,PSMD14,PSMA5,SLC7A11,AZIN1,SLC7A7,PSMC2,PSMC3,PSMD1,PSMD2,NQO1,PSMD13,PSMB8
GO_REGULATION_OF_CELLULAR_AMINE_METABOLIC_PROCESS	GO:0033238	67	Down	1.68E-08	1.80E-05	2	PSMB1,PSMC4,PSMA4,ATP2B4,PSME4,VPS35,MAOB,DRD4,PSMC5,SIRT4,PSME1,COMT,PSMD5,PSMD8,PSMC6,PSMA3,PSMC1,PSMB5,PSMA6,PSME2,PSMA7,PSMD10,PSMD7,OAZ1,PSMA2,PSMD3,PSMD11,PSMD9,PSMD14,ODC1,PARK7,PSMF1,PSMB2,PNKD,PSMA1,PSME3,PSMB7,PSMB6,PSMA5,OAZ3,SNCA,PAOX,SLC7A11,NR4A2,AZIN1,SLC7A7,PSMD4,PSMB4,ITGB2,PSMC2,PSMD6,HPRT1,PSMC3,ATCAY,ITGAM,GPR37,PSMD1,PSMD2,OAZ2,NQO1,ABAT,PSMD13,PSMD12,PSMB8,PSMB10,PSMB9,PSMB3	HPRT1	PSMB1,PSMC4,PSMC5,SIRT4,PSMD8,PSMC1,PSMB5,PSMD14,PSMA5,PAOX,SLC7A11,AZIN1,SLC7A7,PSMC2,PSMC3,PSMD1,PSMD2,NQO1,PSMD13,PSMB8
GO_MITOCHONDRIAL_ELECTRON_TRANSPORT_NADH_TO_UBIQUINONE	GO:0006120	46	Down	8.60E-06	0.005308423	2	NDUFAB1,NDUFS1,NDUFB4,COQ9,NDUFB2,DLD,NDUFB7,NDUFC1,NDUFS8,NDUFS7,PARK7,NDUFB3,NDUFA8,DNAJC15,NDUFA1,NDUFA5,NDUFA10,NDUFA2,ISCU,NDUFB5,NDUFAF1,NDUFA9,NDUFB10,SNCA,NDUFS6,NDUFB11,NDUFB9,NDUFC2,PINK1,NDUFS2,NDUFV3,NDUFS4,NDUFB6,NDUFB8,NDUFV1,NDUFS5,NDUFA3,NDUFA11,NDUFV2,NDUFB1,NDUFA12,NDUFA6,NDUFA13,NDUFA4,NDUFS3,NDUFA7		DLD,NDUFB3,NDUFA1,NDUFA9,NDUFS2,NDUFV3
GO_GLYCOLIPID_CATABOLIC_PROCESS	GO:0019377	13	Down	4.74E-05	0.014841068	2	HEXB,GALC,GBA2,GLA,NEU3,PRKCD,GBA,FUCA1,GM2A,PSAP,NAGA,NEU4,NEU1		GLA,GBA,FUCA1,GM2A,NAGA,NEU4
GO_PYRUVATE_FAMILY_AMINO_ACID_METABOLIC_PROCESS	GO:0009078	2	Down	1.05E-04	0.025132767	2	GPT2,GPT		GPT2,GPT
GO_MEMBRANE_LIPID_CATABOLIC_PROCESS	GO:0046466	29	Down	1.20E-04	0.02710489	2	HEXB,GALC,GBA2,ACER3,MGST2,GLA,SMPD3,ASAH1,SMPDL3B,PPT1,SMPD2,SMPD4,CYP1B1,NEU3,PRKCD,SGPL1,SMPD1,SPHK1,ACER2,GBA,FUCA1,PDXDC1,ASAH2,GM2A,PSAP,NAGA,NEU4,ASAH2B,NEU1		MGST2,GLA,SMPD3,SGPL1,GBA,FUCA1,PDXDC1,GM2A,NAGA,NEU4
GO_ATP_SYNTHESIS_COUPLED_ELECTRON_TRANSPORT	GO:0042773	80	Down	1.23E-04	0.02710489	2	NDUFAB1,COX10,UQCRC1,COX15,BID,NDUFS1,NDUFB4,SDHA,COQ9,NDUFB2,DLD,NDUFB7,TAZ,NDUFC1,NDUFS8,COX6A1,NDUFS7,COX7A2L,PARK7,NDUFB3,NDUFA8,DNAJC15,NDUFA1,COX6B1,COX7C,UQCR11,NDUFA5,NDUFA10,COX4I1,COX7B,NDUFA2,CCNB1,COX5B,ISCU,NDUFB5,NDUFAF1,NDUFA9,UQCRC2,NDUFB10,SDHC,SNCA,NDUFS6,NDUFB11,NDUFB9,NDUFC2,UQCRB,PINK1,NDUFS2,NDUFV3,NDUFS4,UQCRQ,COX6C,NDUFB6,NDUFB8,NDUFV1,SDHAF2,COA6,NDUFS5,UQCRFS1,MECP2,CDK1…	TAZ	DLD,NDUFB3,NDUFA1,COX7B,NDUFA9,NDUFS2,NDUFV3,COX6C,COX5A
GO_ELECTRON_TRANSPORT_CHAIN	GO:0022900	158	Down	1.28E-04	0.027502959	2	NDUFAB1,SLC25A13,CIAPIN1,COX10,CYB561,UQCRC1,COX15,BID,NDUFS1,GLRX2,HSD17B6,AIFM2,CYBA,AKR7A2,NDUFB4,ME1,MAOB,P4HA2,SDHA,ME2,AKR1B1,NOX4,COQ9,NDUFB2,DLD,PHGDH,NDUFB7,IDH3B,TAZ,GSR,DHDH,ETFB,GLRX3,NDUFC1,PPARGC1A,NDUFS8,ALDH2,COX6A1,ALDH5A1,COX7A2,GPD2,NDUFS7,SLC25A12,COX7A2L,PARK7,NCF2,SDHB,AKR1A1,NDUFB3,NDUFA8,DNAJC15,NQO2,NDUFA1,COX6B1,COX7C,UQCR11,POR,STEAP4,NDUFA5,NDUFA10,COX4I1,COX7B,IDO1,AO…	PHGDH,TAZ,STEAP4,IMMP2L	CYBA,DLD,COX7A2,NCF2,SDHB,AKR1A1,NDUFB3,NDUFA1,POR,COX7B,NDUFA9,NDUFS2,NDUFV3,COX7A1,COX6C,GLRX,COX5A,NQO1,ADH5
GO_GLYCOSIDE_CATABOLIC_PROCESS	GO:0016139	8	Down	1.49E-04	0.030371194	2	FUCA2,GBA2,GLA,ABHD10,GUSB,GBA,FUCA1,NAGA		GLA,GBA,FUCA1,NAGA
GO_REGULATION_OF_TRANSCRIPTION_FROM_RNA_POLYMERASE_II_PROMOTER_IN_RESPONSE_TO_HYPOXIA	GO:0061418	72	Down	1.86E-04	0.034008221	2	CREBBP,PSMB1,PSMC4,PSMA4,PSME4,SIRT2,PSMC5,PSME1,PSMD5,PSMD8,RBX1,EP300,PSMC6,PSMA3,HIF1A,PSMC1,PSMB5,PSMA6,PSME2,PSMA7,PSMD10,PSMD7,PSMA2,CA9,CUL2,PSMD3,PSMD11,PSMD9,VEGFA,PSMD14,EPAS1,NFE2L2,EGR1,HIF3A,PSMF1,PSMB2,PSMA1,EGLN3,PSME3,VHL,EGLN1,PSMB7,TP53,PSMB6,PSMA5,ARNT,RPS27A,LIMD1,NOTCH1,UBC,BACH1,PSMD4,PSMB4,PSMC2,PSMD6,CITED2,STOX1,PSMC3,HIF1AN,RBPJ,UBB,PSMD1,PSMD2,HIGD1A,PSMD13,PSMD12,PSMB8…	CA9,CITED2,RBPJ	PSMB1,PSMC4,PSMC5,PSMD8,PSMC1,PSMB5,PSMD14,PSMA5,UBC,PSMC2,PSMC3,UBB,PSMD1,PSMD2,PSMD13,PSMB8
GO_PROTEASOMAL_UBIQUITIN_INDEPENDENT_PROTEIN_CATABOLIC_PROCESS	GO:0010499	20	Down	1.93E-04	0.034008221	2	PSMB1,PSMA4,PSME4,PSMA3,PSMB5,PSMA6,PSMA7,PSMA2,NFE2L2,PSMB2,PSMA1,PSMB7,PSMB6,PSMA5,PSMB4,ENC1,PSMB8,PSMB10,PSMB9,PSMB3		PSMB1,PSMB5,PSMA5,PSMB8
GO_GLYCOSIDE_METABOLIC_PROCESS	GO:0016137	17	Down	2.14E-04	0.034830327	2	FUCA2,AKR7A2,GBA2,AKR1B1,GLA,AKR1A1,ABHD10,CBR4,AKR1C2,GUSB,GBA,FUCA1,AKR1C1,AKR1C3,AKR1B10,AKR1C4,NAGA	AKR1C1	GLA,AKR1A1,GBA,FUCA1,AKR1B10,NAGA
GO_RETINOIC_ACID_METABOLIC_PROCESS	GO:0042573	30	Down	2.28E-04	0.03508426	2	CYP26B1,DHRS9,CYP26A1,CYP3A5,CYP2C18,RBP1,ALDH8A1,RDH10,SCPEP1,ALDH1A2,CYP2C8,CYP1A1,CRABP2,CYP3A4,CYP3A7,CRABP1,CYP2S1,ADH6,ALDH1A3,CYP27C1,CYP26C1,ADH1A,AKR1C3,ADH7,ADH1B,BCO2,UGT1A1,UGT1A8,UGT1A7,ADH1C	CYP27C1	DHRS9,CYP26A1,RBP1,RDH10,CYP2S1,CYP26C1,BCO2
GO_MITOCHONDRIAL_ACETYL_COA_BIOSYNTHETIC_PROCESS_FROM_PYRUVATE	GO:0061732	6	Down	2.60E-04	0.039104129	2	MPC1,DLD,PDHX,PDHA1,MPC2,PDHB		MPC1,DLD,PDHA1
GO_ISOPRENOID_BIOSYNTHETIC_PROCESS	GO:0008299	26	Down	2.71E-04	0.039973192	2	IDI1,DHRS9,MVK,HMGCS1,HMGCR,RBP1,DHDDS,ALDH8A1,RDH10,SRD5A3,ALDH1A2,HMGCS2,BCO1,CYP1A1,CRABP2,PDSS1,GGPS1,NUS1,LSS,FDPS,PMVK,PDSS2,MVD,COQ2,ALDH1A3,AKR1C3		DHRS9,MVK,RBP1,RDH10,FDPS
GO_SCF_DEPENDENT_PROTEASOMAL_UBIQUITIN_DEPENDENT_PROTEIN_CATABOLIC_PROCESS	GO:0031146	91	Down	3.24E-04	0.046755866	2	FBXL3,PSMB1,PSMC4,WWTR1,PSMA4,CUL1,PSME4,FBXW11,PSMC5,PSME1,PSMD5,PSMD8,RBX1,PSMC6,PSMA3,PSMC1,PSMB5,PSMA6,PSME2,PSMA7,PSMD10,PSMD7,FBXO31,PSMA2,FBXW4,FBXL15,CUL2,FBXL20,PSMD3,PSMD11,FBXW7,PSMD9,FBXO9,FBXL4,SKP1,RNF7,PSMD14,FBXO2,FBXO6,KIF14,FBXL5,LRRC29,PSMF1,PSMB2,FBXL12,FBXL16,PSMA1,PSME3,FBXO44,FBXL8,PSMB7,CUL4A,PSMB6,PSMA5,SKP2,FBXL17,FBXO38,AMN1,FBXO4,FBXL2,FBXL18,CUL4B,FBXW5,PSMD4,PSMB4,FB…	FBXL5,FBXO44,FBXO27,FBXO17	PSMB1,PSMC4,PSMC5,PSMD8,PSMC1,PSMB5,PSMD14,PSMA5,PSMC2,PSMC3,PSMD1,PSMD2,FBXL7,PSMD13,PSMB8
GO_ANAPHASE_PROMOTING_COMPLEX_DEPENDENT_CATABOLIC_PROCESS	GO:0031145	78	Down	3.30E-04	0.046755866	2	CDC27,PSMB1,PSMC4,CUL3,PSMA4,ANAPC4,PSME4,UBE2D1,PSMC5,AURKA,ANAPC5,PSME1,CDC23,PSMD5,PSMD8,PSMC6,PSMA3,PSMC1,PSMB5,PSMA6,PSME2,PSMA7,PSMD10,PSMD7,FBXO31,FZR1,PSMA2,UBE2S,PSMD3,PSMD11,ANAPC15,PSMD9,FBXO5,PSMD14,CDC20,CDK2,PSMF1,PSMB2,PSMA1,CDC16,PSME3,CCNB1,PSMB7,ANAPC11,PSMB6,PSMA5,RPS27A,UBC,ANAPC1,BUB3,BUB1B,PSMD4,PSMB4,PSMC2,PSMD6,MAD2L1,ANAPC10,PTTG1,PSMC3,ANAPC16,PLK1,UBE2E1,CDK1,UBB,PSMD1,…	UBE2D1,CDK2	PSMB1,PSMC4,PSMC5,PSMD8,PSMC1,PSMB5,PSMD14,PSMA5,UBC,PSMC2,PSMC3,UBB,PSMD1,PSMD2,PSMD13,PSMB8
GO_GLUTATHIONE_METABOLIC_PROCESS	GO:0006749	47	Down	3.51E-04	0.048844956	2	GCLC,GGCT,MGST1,GLRX2,GCLM,CTNS,HAGH,NFE2L1,GSTP1,MGST2,GGT5,GGT1,GSTZ1,GSS,GSR,ETHE1,ALDH5A1,NFE2L2,PARK7,GLO1,CHAC1,GGT7,MMACHC,CNDP2,GSTT2B,GSTM1,GSTM3,IDH1,SOD1,CHAC2,PTGES,GGTLC1,SLC7A11,G6PD,HPGDS,GPX4,GGT6,GSTM4,GSTA4,GSTA3,OPLAH,GSTA5,GSTK1,GSTM2,GPX1,GSTA1,GSTA2		GCLM,GSTP1,MGST2,GGT1,ETHE1,CNDP2,SLC7A11,GSTA4,GPX1,GSTA1
GO_RHOMBOMERE_DEVELOPMENT	GO:0021546	5	Down	1.87E-05	0.008260336	3	HOXB3,HOXB1,EGR2,HOXB2,MAFB		HOXB3,HOXB1,HOXB2
GO_HEMATOPOIETIC_STEM_CELL_DIFFERENTIATION	GO:0060218	78	Down	7.99E-05	0.021809662	3	MEOX1,PSMB1,PSMC4,PSMA4,FOXC1,EIF2AK2,CBFB,PSME4,TCF3,ITCH,TP73,XRCC5,PSMC5,PUS7,PSME1,PSMD5,ABL1,PSMD8,SETD1A,OSM,PSMC6,PSMA3,PSMC1,PSMB5,PSMA6,PSME2,PSMA7,PSMD10,PSMD7,SFRP1,ERCC2,CDK6,PSMA2,GATA3,PSMD3,PSMD11,PSMD9,SRF,HSPA9,PSMD14,NFE2L2,KMT2A,MYB,PSMF1,PSMB2,PSMA1,PSME3,LMO2,PSMB7,YAP1,LMBR1L,TCF12,TP53,PSMB6,PSMA5,BATF,RUNX1,PSMD4,PSMB4,ACE,PSMC2,PSMD6,METTL3,PSMC3,LMO1,PSMD1,PSMD2,GATA2,HO…	METTL3,N4BP2L2	PSMB1,PSMC4,PSMC5,PSMD8,PSMC1,PSMB5,PSMD14,PSMA5,PSMC2,PSMC3,PSMD1,PSMD2,PSMD13,PSMB8
GO_ANTIGEN_PROCESSING_AND_PRESENTATION_OF_EXOGENOUS_PEPTIDE_ANTIGEN_VIA_MHC_CLASS_I	GO:0042590	71	Down	3.85E-10	7.23E-07	4	PSMB1,PSMC4,PSMA4,VAMP3,CYBA,PSME4,ITGB5,PSMC5,PSME1,SNAP23,PSMD5,PSMD8,NCF4,PSMC6,PSMA3,PSMC1,PSMB5,PSMA6,PSME2,PSMA7,PSMD10,PSMD7,IKBKB,PSMA2,PSMD3,PSMD11,PSMD9,CLEC4A,LNPEP,PSMD14,NCF2,VAMP8,PSMF1,PSMB2,PSMA1,PSME3,CD36,PSMB7,ITGAV,PSMB6,PSMA5,FCGR1A,NCF1,FCER1G,PSMD4,PSMB4,PSMC2,PSMD6,CYBB,PSMC3,B2M,PDIA3,TAP1,PSMD1,PSMD2,CALR,PSMD13,PSMD12,PSMB8,TAP2,HLA-E,HLA-G,HLA-F,PSMB10,CHUK,IFI30,TAPBP…		PSMB1,PSMC4,CYBA,PSMC5,PSMD8,NCF4,PSMC1,PSMB5,PSMD14,NCF2,PSMA5,FCGR1A,PSMC2,PSMC3,B2M,TAP1,PSMD1,PSMD2,PSMD13,PSMB8,TAP2
GO_ANTIGEN_PROCESSING_AND_PRESENTATION_OF_PEPTIDE_ANTIGEN_VIA_MHC_CLASS_I	GO:0002474	92	Down	5.92E-08	4.95E-05	4	PSMB1,HFE,PSMC4,PSMA4,VAMP3,CYBA,PSME4,ITGB5,PSMC5,PSME1,SNAP23,PSMD5,PSMD8,NCF4,PSMC6,PSMA3,PSMC1,PSMB5,PSMA6,PSME2,SEC23A,PSMA7,PSMD10,PSMD7,IKBKB,FCGRT,PSMA2,PSMD3,PSMD11,PSMD9,CLEC4A,LNPEP,SEC24A,PSMD14,NCF2,VAMP8,IDE,PSMF1,PSMB2,CANX,PSMA1,PSME3,CD36,PSMB7,ITGAV,SEC31A,SEC24B,TAPBPL,PSMB6,PSMA5,FCGR1A,SEC24D,SAR1B,MR1,SEC13,NCF1,FCER1G,PSMD4,PSMB4,ACE,AZGP1,PSMC2,PSMD6,ERAP1,ERAP2,CYBB,PSMC3…		PSMB1,PSMC4,CYBA,PSMC5,PSMD8,NCF4,PSMC1,PSMB5,PSMD14,NCF2,PSMA5,FCGR1A,PSMC2,PSMC3,B2M,TAP1,PSMD1,PSMD2,PSMD13,PSMB8,TAP2,MICB
GO_ANTIGEN_PROCESSING_AND_PRESENTATION_OF_PEPTIDE_ANTIGEN	GO:0048002	173	Down	9.18E-06	0.005308423	4	AP2B1,PSMB1,HFE,PSMC4,SLC11A1,CD74,PSMA4,AP2S1,VAMP3,CYBA,KIF2A,PSME4,AP1M1,RAB7A,KIFAP3,DYNC1I2,CAPZB,KIF22,DNM2,ITGB5,KIF3C,PSMC5,DYNLL1,LAG3,KIF4A,PSME1,SNAP23,PSMD5,TREM2,PSMD8,AP1B1,NCF4,PSMC6,PSMA3,LGMN,PSMC1,PSMB5,PSMA6,PSME2,SEC23A,PSMA7,KIF3B,PSMD10,PSMD7,PYCARD,IKBKB,DCTN6,FCGRT,AP1S1,PSMA2,PSMD3,PSMD11,PSMD9,CLEC4A,LNPEP,SEC24A,ACTR1B,PSMD14,CAPZA1,NCF2,CTSD,VAMP8,IDE,KIF18A,CLTA,PSMF1…	KIF2A,CTSF,AP1S2	PSMB1,PSMC4,SLC11A1,AP2S1,CYBA,DYNC1I2,CAPZB,PSMC5,PSMD8,NCF4,PSMC1,PSMB5,PYCARD,AP1S1,PSMD14,NCF2,CTSD,CLTA,KIF3A,PSMA5,FCGR1A,AP1S3,PSMC2,CTSS,PSMC3,B2M,TAP1,PSMD1,PSMD2,PSMD13,PSMB8,TAP2,MICB
GO_ANTIGEN_PROCESSING_AND_PRESENTATION	GO:0019882	204	Down	1.29E-05	0.006772029	4	AP2B1,PSMB1,HFE,PSMC4,WAS,SLC11A1,CD74,PSMA4,AP2S1,VAMP3,CYBA,ATG5,AP3D1,KIF2A,PSME4,RAB27A,AP1M1,RAB7A,KIFAP3,DYNC1I2,CAPZB,KIF22,DNM2,ITGB5,KIF3C,RAB10,PSMC5,DYNLL1,LAG3,ICAM1,KIF4A,PSME1,SNAP23,PSMD5,TREM2,PSMD8,AP1B1,NCF4,PSMC6,PSMA3,LGMN,PSMC1,PSMB5,PSMA6,PSME2,SEC23A,PSMA7,KIF3B,PSMD10,PSMD7,PYCARD,CTSH,IKBKB,DCTN6,RELB,FCGRT,NOD1,AP1S1,PSMA2,PSMD3,PSMD11,RAB34,PSMD9,RAB5B,CLEC4A,RAB35,LNPE…	KIF2A,ICAM1,RAB34,CTSF,AP1S2	PSMB1,PSMC4,SLC11A1,AP2S1,CYBA,DYNC1I2,CAPZB,PSMC5,PSMD8,NCF4,PSMC1,PSMB5,PYCARD,AP1S1,PSMD14,NCF2,CTSD,CLTA,CD68,KIF3A,AP3B1,PSMA5,FCGR1A,AP1S3,PSMC2,CTSS,PSMC3,B2M,TAP1,RAB3B,PSMD1,PSMD2,PSMD13,PSMB8,TAP2,MICB
GO_INNATE_IMMUNE_RESPONSE_ACTIVATING_CELL_SURFACE_RECEPTOR_SIGNALING_PATHWAY	GO:0002220	101	Down	2.42E-05	0.009559049	4	CREBBP,PSMB1,FYN,PSMC4,PSMA4,CUL1,TAB2,PSME4,PRKACA,FBXW11,ICAM3,PAK3,FCN1,PSMC5,PSME1,PSMD5,PSMD8,TAB1,EP300,PSMC6,PSMA3,PSMC1,RPS6KA5,PSMB5,PSMA6,PSME2,PSMA7,PSMD10,PSMD7,IKBKB,RELB,PSMA2,PSMD3,ICAM2,PSMD11,NFKB1,PSMD9,CLEC4A,SKP1,PSMD14,MUC5B,PSMF1,PSMB2,FFAR2,PSMA1,PSME3,RAF1,KRAS,MAP3K7,PSMB7,PDPK1,PSMB6,BCL10,PRKACB,PSMA5,MUC4,PAK1,TAB3,FCER1G,PSMD4,PSMB4,PSMC2,PSMD6,PRKCD,SYK,PSMC3,BTRC,CL…	PRKACB,MUC15,MUCL1,RELA	PSMB1,PSMC4,PSMC5,PSMD8,PSMC1,PSMB5,PSMD14,KRAS,PDPK1,PSMA5,PSMC2,PSMC3,PSMD1,MUC13,PSMD2,MUC16,PSMD13,SRC,PSMB8
GO_NEGATIVE_REGULATION_OF_ACUTE_INFLAMMATORY_RESPONSE_TO_ANTIGENIC_STIMULUS	GO:0002865	1	Down	9.39E-05	0.024136762	4	IL20RB		IL20RB
GO_NEGATIVE_REGULATION_OF_CELL_CYCLE_G2_M_PHASE_TRANSITION	GO:1902750	91	Down	1.38E-04	0.028841402	6	PSMB1,BRCA1,PSMC4,FHL1,PSMA4,FOXN3,CUL1,PSME4,CDC14B,ORC1,PSMC5,UIMC1,AURKA,PSME1,CLSPN,CDC6,PSMD5,PSMD8,RBX1,PSMC6,PSMA3,PSMC1,PSMB5,PSMA6,PSME2,PSMA7,PSMD10,PSMD7,NBN,FZR1,BABAM1,PSMA2,PSMD3,CDK5RAP3,PSMD11,PSMD9,SKP1,PSMD14,MIIP,SYF2,PSMF1,PSMB2,PSMA1,PSME3,VPS4A,TAOK3,RINT1,HUS1,PSMB7,TICRR,PSMB6,PSMA5,DTL,ATM,CHEK1,TAOK2,HMGA2,RAD17,DONSON,PSMD4,PSMB4,NAE1,TAOK1,PSMC2,PSMD6,TOPBP1,CHMP4C,RAD…	USP47	PSMB1,PSMC4,CDC14B,PSMC5,PSMD8,PSMC1,PSMB5,PSMD14,PSMA5,CHEK1,PSMC2,PSMC3,PSMD1,PSMD2,FBXL7,PSMD13,PSMB8
GO_CELL_REDOX_HOMEOSTASIS	GO:0045454	67	Down	1.94E-04	0.034008221	7	GCLC,KRIT1,NOS2,SLC11A1,ERP44,GLRX2,CYBA,PDIA5,DNAJC10,ERO1B,TXNDC16,NOS1,DLD,TXNL1,TXN2,NCF4,APEX1,GSR,GLRX3,NNT,TXNDC15,TXNDC9,NFE2L2,DNAJC16,QSOX1,NCF2,PRDX1,PRDX6,TXNDC12,HVCN1,PRDX4,TMX4,PRDX5,RAC2,SCO2,TXN,TMX1,SH3BGRL3,PDIA6,PTGES2,TXNDC11,PDIA4,NCF1,NOS3,CYBB,QSOX2,PRDX3,TMX3,PDIA3,LPO,NXN,PRDX2,GLRX,DDIT3,NQO1,NME9,GLRX5,TXNRD2,P4HB,NHLRC2,TXNRD3,ERO1A,TXNRD1,TMX2,GPX1,TXNDC5,EGLN2	PRDX6	NOS2,SLC11A1,ERP44,CYBA,DNAJC10,DLD,TXNL1,NCF4,NCF2,PRDX1,SCO2,TXN,QSOX2,GLRX,NQO1,GPX1
GO_CELLULAR_RESPONSE_TO_ALDEHYDE	GO:0110096	9	Down	2.18E-04	0.034830327	8	RDH11,AKR1B1,PARK7,AKR1A1,ESD,AIFM1,ADH5,AKR1B10,ADH4		AKR1A1,AIFM1,ADH5,AKR1B10
GO_COTRANSLATIONAL_PROTEIN_TARGETING_TO_MEMBRANE	GO:0006613	99	Up	1.28E-12	9.60E-09	1	SEC62,RPS20,SEC63,SEC61A1,RPL18,TRAM2,SEC61A2,TRAM1,RPL31,RPS5,RPL6,RPLP0,RPL3,SRP54,RPS16,RPS19,RPL18A,SEC61B,RPL28,RPL19,RPL34,RPS13,RPS12,RPL24,SSR3,RPS15,RPL22,RPS25,RPL21,RPL5,RPS10,SSR1,RPL23,RPS4Y1,RPL36,RPL27,RPS15A,RPL35,RPS6,RPLP1,RPS24,SRP14,RPS2,RPS11,RPL13A,RPL11,RPS8,SRP9,RPS27A,RPL32,RPS3A,RPL37,RPL10,RPL7,RPL7A,RPS3,SRP19,RPL30,ZFAND2B,RPL8,RPL26,RPL29,SSR2,RPL9,RPS14,RPL27A,RPL13…	TRAM1,RPL31,RPS5,RPL6,RPL18A,RPL19,RPS13,RPL5,RPS15A,RPS6,RPLP1,RPS24,RPS8,RPL32,RPL10,RPS3,RPL8,RPL13,RPL35A,RPL14	SRP68
GO_ESTABLISHMENT_OF_PROTEIN_LOCALIZATION_TO_ENDOPLASMIC_RETICULUM	GO:0072599	111	Up	1.12E-09	1.40E-06	1	SEC62,RPS20,SEC63,HSPA5,SEC61A1,RPL18,TRAM2,SEC61A2,TRAM1,RPL31,RPS5,RAB10,RPL6,RPLP0,RPL3,PMM1,SRP54,CHMP4B,SGTA,RPS16,RPS19,RPL18A,SEC61B,RPL28,RPL19,RPL34,RPS13,RPS12,RPL24,SSR3,SPCS1,RPS15,RAB3GAP1,RPL22,RPS25,SPCS2,RAB3GAP2,RPL21,RPL5,RPS10,RPL23,SPCS3,RPS4Y1,RPL36,RPL27,SEC61G,RPS15A,RPL35,RPS6,RPLP1,RPS24,SRP14,PMM2,RPS2,RPS11,RPL13A,RPL11,RPS8,SRP9,RPS27A,RPL32,RPS3A,RPL37,RPL10,RPL7,RPL7…	TRAM1,RPL31,RPS5,RPL6,RPL18A,RPL19,RPS13,RPL5,RPS15A,RPS6,RPLP1,RPS24,RPS8,RPL32,RPL10,RPS3,RPL8,RPL13,RPL35A,RPL14	PMM1,RAB3GAP2,SRP68
GO_PROTEIN_LOCALIZATION_TO_ENDOPLASMIC_RETICULUM	GO:0070972	133	Up	3.01E-07	2.26E-04	1	SEC62,RPS20,SEC63,HSPA5,SEC61A1,RPL18,TRAM2,SEC61A2,TRAM1,RPL31,BCAP29,RPS5,RAB10,PPP1R15A,RPL6,RPLP0,KDELR3,RPL3,PMM1,SRP54,CHMP4B,VAPA,SGTA,RPS16,RPS19,KDELR1,RPL18A,SEC61B,GBF1,RPL28,RPL19,RPL34,RPS13,RPS12,RPL24,SSR3,SPCS1,RPS15,RTN4,RAB3GAP1,RPL22,RPS25,SPCS2,ANKRD13C,RAB3GAP2,SEC16B,RPL21,RPL5,RPS10,RPL23,SPCS3,RPS4Y1,RPL36,RPL27,SEC61G,RPS15A,UBAC2,OS9,KDELR2,RPL35,RPS6,RPLP1,RPS24,SRP14,P…	TRAM1,RPL31,RPS5,RPL6,RPL18A,RPL19,RPS13,RPL5,RPS15A,RPS6,RPLP1,RPS24,RPS8,RPL32,RPL10,RPS3,RPL8,RPL13,RPL35A,RPL14,LRRK2	PMM1,RTN4,RAB3GAP2,SRP68
GO_PROTEIN_TARGETING_TO_MEMBRANE	GO:0006612	183	Up	5.24E-05	0.015325936	1	SEC62,RPS20,FYN,ZDHHC6,SEC63,PEX3,HSPA5,SEC61A1,RPL18,TRAM2,SEC61A2,TRAM1,RPL31,RPS5,RPL6,RPLP0,MICALL1,RPL3,MIEF1,SRP54,CHMP4B,ZDHHC15,CEMIP,ZDHHC2,SGTA,RPS16,AKT2,RPS19,RPL18A,SEC61B,RPL28,RPL19,RPL34,RPS13,C2CD5,RPS12,ARL6,RPL24,SSR3,RPS15,ICMT,RPL22,RPS25,ITGB1BP1,PEX16,HPCA,RPL21,RPL5,VAMP7,RPS10,SSR1,RPL23,RAB3IP,RPS4Y1,RPL36,RPL27,EXOC4,INPP5K,RPS15A,ZDHHC4,RTP4,RPL35,RPS6,SDCBP,RPLP1,RPS2…	TRAM1,RPL31,RPS5,RPL6,AKT2,RPL18A,RPL19,RPS13,RPL5,RPS15A,RPS6,RPLP1,RPS24,RPS8,RPL32,RPL10,GOLGA7,STOM,RPS3,RPL8,RPL13,PRNP,RPL35A,RPL14	CEMIP,ZDHHC12,CACNB3,SRP68,CIB1
GO_NUCLEAR_TRANSCRIBED_MRNA_CATABOLIC_PROCESS_NONSENSE_MEDIATED_DECAY	GO:0000184	120	Up	1.78E-11	5.87E-08	2	UPF1,RPS20,RPL18,SMG6,PABPC1,RPL31,RPS5,RPL6,RPLP0,RPL3,GSPT1,EIF3E,RPS16,RPS19,PPP2R1A,RPL18A,SMG9,RPL28,RPL19,CASC3,RPL34,RPS13,MAGOHB,RPS12,PPP2CA,RPL24,NCBP2,EIF4G1,RPS15,RPL22,SMG7,RPS25,ETF1,RPL21,RPL5,RPS10,UPF3B,RPL23,RPS4Y1,RPL36,HELZ2,RPL27,CTIF,RPS15A,DHX34,NCBP1,RPL35,RPS6,RPLP1,RPS24,PARN,RPS2,EIF4A3,RPS11,RPL13A,RPL11,RPS8,RPS27A,RPL32,RPS3A,RPL37,PNLDC1,RPL10,RPL7,RPL7A,RPS3,DCP1B,…	RPL31,RPS5,RPL6,EIF3E,RPL18A,RPL19,RPS13,RPL5,RPS15A,RPS6,RPLP1,RPS24,RPS8,RPL32,RPL10,RPS3,DCP1B,RPL8,RPL13,RPL35A,RPL14,PNRC2
GO_NUCLEAR_TRANSCRIBED_MRNA_CATABOLIC_PROCESS	GO:0000956	197	Up	5.37E-08	4.95E-05	2	UPF1,RPS20,CSDE1,SAMD4A,EDC4,MRTO4,THRAP3,RPL18,SMG6,PABPC1,RPL31,EXOSC7,MLH1,EXOSC5,TNRC6C,CNOT4,DIS3,RPS5,CNOT3,RPL6,RPLP0,TNRC6A,AGO1,RPL3,TNRC6B,GSPT1,EIF3E,RPS16,RPS19,PPP2R1A,RPL18A,SMG9,LSM5,EXOSC3,CPEB3,MTPAP,RPL28,RPL19,CASC3,DDX5,RPL34,DCPS,DDX6,RPS13,MAGOHB,CNOT2,RPS12,HBS1L,CNOT6,PPP2CA,XRN1,RPL24,NCBP2,EIF4G1,RPS15,RPL22,SMG7,RPS25,EXOSC8,ETF1,RPL21,RPL5,EXOSC9,AGO2,RPS10,CNOT1,UPF3B…	RPL31,RPS5,RPL6,EIF3E,RPL18A,RPL19,RPS13,RPL5,RPS15A,RPS6,RPLP1,RPS24,NT5C3B,RPS8,RPL32,RPL10,TNKS1BP1,RPS3,DCP1B,RPL8,RPL13,RPL35A,RPL14,PNRC2,CNOT7	MLH1
GO_TRANSLATIONAL_INITIATION	GO:0006413	184	Up	2.30E-06	0.001575307	2	DHX33,RPS20,TPR,EIF2AK2,EIF4B,RPL18,DHX29,PABPC1,EIF2B3,NCK2,RPL31,EIF4G3,DDX1,RPS5,EIF3I,MTIF2,EIF2AK1,PPP1R15A,RPL6,RPLP0,EIF3L,RPL3,EIF3D,ALKBH1,EIF5,FMR1,DNAJC3,MTFMT,EIF3J,EIF3E,RPS16,RPS19,RPL18A,HSPB1,EIF3B,EIF4H,EIF3A,RPL28,RPL19,RPS6KB1,RPL34,EIF4G2,RPS13,EIF2B1,RPS12,RPL24,NCBP2,EIF1B,EIF4G1,EIF2B4,RPS15,RPL22,RPS25,GLE1,EIF2B2,PAIP2,COPS5,KHDRBS1,RPL21,MTIF3,RPL5,AGO2,PAIP2B,RPS10,MIF4…	RPL31,RPS5,RPL6,EIF3L,EIF3E,RPL18A,RPL19,RPS13,EIF1B,RPL5,RPS15A,RPS6,RPLP1,RPS24,RPS8,EIF2D,RPL32,RPL10,RPS3,RPL8,ABCE1,METTL3,RPL13,EIF1AX,RPL35A,RPL14	EIF2S2,EIF4E2,CDC123,YTHDF3,RXRA,EIF6
GO_CYTOPLASMIC_TRANSLATION	GO:0002181	93	Up	3.79E-05	0.013565045	2	RPL26L1,YBX3,RPL18,ZC3H15,FTSJ1,RPL31,EIF3I,RPL6,RPLP0,EIF3L,EIF3D,EIF5,FMR1,GSPT1,EIF3J,EIF3E,RPL18A,EIF3B,EIF3A,CPEB3,RPL19,DRG2,DPH1,RWDD1,RBM24,CPEB4,RPL24,EIF4G1,RPL22,DPH5,ETF1,EIF2S2,RPL36,EIF2S3,EIF3G,LIN28A,UNK,DPH2,DPH6,DHX9,CPEB2,RPLP1,DENR,RPL13A,RPL11,EIF2D,RPL32,EIF3H,DPH7,EIF3M,DPH3,RPL30,EIF4A2,NCK1,RPL8,ZNF385A,EIF4A1,RPL26,RPL29,RPL22L1,RPL9,METTL3,EEF2,RPSA,CNBP,DNAJC24,RPS21,R…	RPL31,RPL6,EIF3L,EIF3E,RPL18A,RPL19,UNK,RPLP1,EIF2D,RPL32,RPL8,METTL3,RPL35A	EIF2S2,HSPA14
GO_MRNA_SPLICE_SITE_SELECTION	GO:0006376	28	Up	4.57E-05	0.014841068	2	LUC7L,CELF2,SFSWAP,YTHDC1,SF3A1,SRSF5,CELF4,SF3A2,SETX,LUC7L3,SRSF9,PTBP2,SRSF6,SNRPC,SRSF1,NOL3,LUC7L2,RBMX,CELF1,SRSF12,CELF5,SLU7,PSIP1,SF1,SF3A3,PRPF39,SRSF10,ISY1	LUC7L,CELF2,SFSWAP,CELF4,LUC7L3,CELF5,PSIP1,SF1,SRSF10
GO_PHARYNGEAL_ARCH_ARTERY_MORPHOGENESIS	GO:0061626	7	Up	2.34E-11	5.87E-08	3	ADGRF5,TGFB2,BMPR1A,FOLR1,HES1,BMP4,BMPR2	ADGRF5,TGFB2,FOLR1,BMP4
GO_REGULATION_OF_BONE_MINERALIZATION_INVOLVED_IN_BONE_MATURATION	GO:1900157	2	Up	1.51E-05	0.007073035	3	LTF,GREM1	LTF
GO_NEGATIVE_REGULATION_OF_BONE_DEVELOPMENT	GO:1903011	7	Up	2.02E-05	0.008451415	3	LTF,CLDN18,LILRB1,FBXW7,RGN,FBN1,GREM1	LTF,RGN,FBN1
GO_SMOOTH_MUSCLE_CELL_DIFFERENTIATION	GO:0051145	51	Up	4.44E-05	0.014841068	3	PIAS1,PRDM6,FGFR2,NFATC3,ITGA8,MEF2C,SMARCD3,SIRT1,PDGFB,NFATC4,NFATC2,FGF9,OLFM2,COMP,ENG,SOD2,SRF,VEGFA,HES1,ACVR1,CTH,MED28,EPC1,EREG,BMP4,SOX9,SIX1,DNMT1,NFATC1,RAMP2,TMEM204,ANKRD17,HEY2,EDNRB,GATA6,NOTCH1,ZEB1,ADM,PDCD4,KIT,WNT4,SGCB,HEY1,SHH,GPER1,MESP1,RBPMS2,CTNNB1,NPNT,MECP2,FOXO4	PIAS1,FGFR2,MEF2C,NFATC4,NFATC2,ACVR1,EPC1,BMP4,RAMP2,GATA6,WNT4,MESP1,NPNT
GO_PHARYNGEAL_SYSTEM_DEVELOPMENT	GO:0060037	21	Up	8.12E-05	0.021809662	3	ISL1,ADGRF5,PLXNA2,TGFB2,SIX4,BMP7,EYA1,TGFBR1,GATA3,BMPR1A,FOLR1,HES1,ACVR1,ECE1,BMP4,SIX1,NKX3-1,RIPPLY3,TBX1,PTCH1,BMPR2	ADGRF5,TGFB2,EYA1,TGFBR1,FOLR1,ACVR1,ECE1,BMP4	ISL1,NKX3-1
GO_PROPRIOCEPTION	GO:0019230	3	Up	9.63E-05	0.024136762	3	FXN,MECP2,TMEM150C	FXN,TMEM150C
GO_REGULATION_OF_PROSTATIC_BUD_FORMATION	GO:0060685	6	Up	1.07E-04	0.025132767	3	BMP7,WNT5A,BMP4,SULF1,SHH,AR	WNT5A,BMP4,SULF1,AR
GO_ENDOTHELIAL_CELL_MORPHOGENESIS	GO:0001886	10	Up	1.63E-04	0.032219853	3	MET,PLOD3,ARHGEF26,ID1,STC1,CLIC4,HEG1,COL18A1,NOTCH4,PECAM1	MET,COL18A1,NOTCH4,PECAM1
GO_OTIC_VESICLE_MORPHOGENESIS	GO:0071600	7	Up	1.76E-04	0.033898448	3	FGFR2,EYA1,SOX9,HESX1,STOX1,TCAP,CEP290	FGFR2,EYA1,TCAP
GO_REGULATION_OF_EPITHELIAL_TO_MESENCHYMAL_TRANSITION_INVOLVED_IN_ENDOCARDIAL_CUSHION_FORMATION	GO:1905005	5	Up	1.99E-04	0.034008221	3	TGFB2,TGFBR1,ENG,ACVR1,TGFBR2	TGFB2,TGFBR1,ACVR1,TGFBR2
GO_POSITIVE_REGULATION_OF_EPITHELIAL_TO_MESENCHYMAL_TRANSITION_INVOLVED_IN_ENDOCARDIAL_CUSHION_FORMATION	GO:1905007	5	Up	1.99E-04	0.034008221	3	TGFB2,TGFBR1,ENG,ACVR1,TGFBR2	TGFB2,TGFBR1,ACVR1,TGFBR2
GO_POSITIVE_REGULATION_OF_MUSCLE_CELL_DIFFERENTIATION	GO:0051149	71	Up	2.12E-04	0.034830327	3	CYP26B1,SPAG9,IGF1,EHD2,PIAS1,CTNNA1,CDON,MEF2A,CDC42,TCF3,IL4R,EDN1,MEF2C,SMARCD3,FLT3LG,SIRT1,ABL1,NFATC2,OLFM2,TGFB1,HAMP,ENG,KAT2A,EHD1,MAPK14,SOD2,RBM24,CTH,TRIM32,MORF4L2,EFNB2,BMP4,TNFSF14,PIN1,PARP2,CDH15,GDF15,CAMK1,FLOT1,CXCL9,TARBP2,BNIP2,MYLK3,ARRB2,CD53,BOC,AKAP6,WNT3A,NRG1,MMP14,KIT,MAML1,SCGB3A1,CAPN2,LMOD3,SHH,GPER1,MESP1,GREM1,CTNNB1,RBPJ,CDH2,BCL2,RBM4,MAMSTR,SETD3,TBX1,MAPK11,M…	SPAG9,PIAS1,CDON,IL4R,MEF2C,NFATC2,BMP4,TNFSF14,SCGB3A1,MESP1,RBPJ,CDH2,MAMSTR	IGF1,CTNNA1
GO_ANTIFUNGAL_HUMORAL_RESPONSE	GO:0019732	3	Up	5.30E-05	0.015325936	4	LTF,FAM3A,RARRES2	LTF,RARRES2
GO_VIRAL_GENE_EXPRESSION	GO:0019080	192	Up	1.35E-05	0.006772029	5	POLR2J,RPS20,PTBP1,NUP160,POLR2B,TPR,RSF1,NDC1,CTDP1,RPL18,TAF11,NUP133,NUCKS1,RPL31,NUP37,MID2,CCNT2,RPS5,REST,SEH1L,RPL6,RPLP0,TFAP4,NUP50,AAAS,NUP188,POLR2E,SMARCB1,EIF3L,POLR2F,RPL3,EIF3D,EP300,SNW1,RAE1,NELFCD,NUP93,POLR2C,MON1B,RPS16,POLR2I,RPS19,RPL18A,USF2,HPN,EIF3B,TRIM14,EIF3A,RPL28,RPL19,NUP88,RPL34,RPS13,NUP98,NUP107,RPS12,NUP155,RPL24,SPCS1,RPS15,RPL22,HDAC1,TRIM62,RPS25,TRIM32,NUP43…	RPL31,RPS5,RPL6,EIF3L,RPL18A,RPL19,RPS13,NUP43,TARDBP,RPL5,NUP210,RPS15A,MDFIC,RPS6,RPLP1,RPS24,RPS8,EIF2D,RPL32,RPL10,RPS3,RPL8,RPL13,RPL35A,RPL14	NUP93,HDAC1,GTF2B,TRIM11,POLR2H,PSMC3,GTF2F2,NUP62
GO_ADHESION_OF_SYMBIONT_TO_HOST	GO:0044406	10	Up	3.50E-05	0.013168663	5	LTF,SCARB1,ICAM1,HSP90AB1,CD81,ACE2,SFTPD,INHBB,GAS6,BPIFA1	LTF,ICAM1,INHBB,GAS6
GO_BASEMENT_MEMBRANE_ASSEMBLY	GO:0070831	13	Up	2.29E-04	0.03508426	9	PHLDB1,CLASP1,NTN4,LAMB1,PLOD3,MEGF9,PXDN,RAMP2,PHLDB2,CLASP2,LAMB2,DAG1,LAMB3	PHLDB1,RAMP2,LAMB3
