## Extended Data Table 7 for "An integrated cell atlas of the human lung in health and disease": Secretory-sexfemale-GO_BP-Total.tsv

GeneSet	GOID	NGenes	Direction	PValue	FDR	Cluster	Genes	DEUp	DEDown
GO_PROTEIN_DEMETHYLATION	GO:0006482	29	Down	3.816364178502562e-9	2.8695242258160766e-5	1	KDM1A,KDM7A,JARID2,KDM5D,KDM4A,JMJD6,KDM5A,KDM2B,HSF4,KDM4C,KDM3A,KDM5B,UBE2B,KDM3B,KDM5C,KDM4B,KDM6B,KDM6A,KDM8,ALKBH4,KDM1B,HR,JMJD1C,PHF8,KDM2A,UTY,KDM4D,PHF2,PPME1	KDM6A	KDM5D,KDM3A,UTY
GO_HISTONE_H3_K4_DEMETHYLATION	GO:0034720	7	Down	8.744077699477866e-9	3.2873360111187033e-5	1	KDM1A,JARID2,KDM5D,KDM5A,KDM5B,KDM5C,KDM1B		KDM5D
GO_HISTONE_H3_K4_DEMETHYLATION_TRIMETHYL_H3_K4_SPECIFIC	GO:0034721	5	Down	3.8985401278825604e-8	9.771041073849658e-5	1	JARID2,KDM5D,KDM5A,KDM5B,KDM5C		KDM5D
GO_HISTONE_H3_K27_DEMETHYLATION	GO:0071557	5	Down	8.841078956186641e-7	0.0016619018167891837	1	KDM7A,KDM6B,KDM6A,PHF8,UTY	KDM6A	UTY
GO_INTERFERON_GAMMA_MEDIATED_SIGNALING_PATHWAY	GO:0060333	79	Down	2.1212954918145714e-6	0.0031900041605907523	2	NR1H3,CD44,IFNGR1,PIAS1,CAMK2B,SP100,TXK,OAS1,ICAM1,HSP90AB1,JAK2,HCK,MID1,CDC37,HPX,OAS3,OAS2,IFNG,TRIM38,STAT1,SUMO1,TRIM62,GBP1,IRF6,TRIM25,NMI,MT2A,IRF1,MED1,IRF3,IRF5,NR1H2,TRIM21,PPARG,TRIM5,TRIM22,OASL,PARP9,PML,NLRC5,IRF8,TP53,CAMK2D,CAMK2G,NCAM1,FCGR1A,IFNGR2,JAK1,GBP2,VCAM1,PRKCD,B2M,TRIM68,IRF2,PTAFR,TRIM8,PARP14,PTPN2,HLA-DQB1,CIITA,SOCS3,SOCS1,IRF7,HLA-DRB1,HLA-DQA1,HLA-DRB5,HLA-DRA,…	HLA-DRB5	OAS1,OAS2,GBP1,IRF1,TRIM21,PARP9,NLRC5,GBP2,HLA-E,HLA-G
GO_ANTIGEN_PROCESSING_AND_PRESENTATION_OF_ENDOGENOUS_ANTIGEN	GO:0019883	17	Down	4.758269996339922e-6	0.005962905350413312	2	HFE,CD74,ATG5,FCGRT,IDE,AZGP1,ERAP1,ERAP2,B2M,TAP1,TAP2,MICB,MICA,HLA-E,HLA-G,HLA-F,TAPBP		IDE,TAP2,HLA-E,HLA-G
GO_ANTIGEN_PROCESSING_AND_PRESENTATION_OF_EXOGENOUS_PEPTIDE_ANTIGEN_VIA_MHC_CLASS_I_TAP_INDEPENDENT	GO:0002480	5	Down	1.076748039229341e-5	0.011270580877982854	2	LNPEP,B2M,HLA-E,HLA-G,HLA-F		HLA-E,HLA-G
GO_RESPONSE_TO_TYPE_I_INTERFERON	GO:0034340	79	Down	1.1991574281668151e-5	0.011270580877982854	2	SP100,IFI35,IP6K2,UBE2K,MAVS,OAS1,MUL1,HSP90AB1,TTLL12,SAMHD1,CACTIN,TYK2,CDC37,OAS3,OAS2,PTPN6,WNT5A,STAT1,IRF6,IFIT3,IFIT2,EGR1,TRIM6,ZBP1,IRF1,IRF3,IFI6,IRF5,BST2,XAF1,RSAD2,OASL,RNASEL,NLRC5,IRF8,IFITM3,IFNAR1,MX1,IFNAR2,ADAR,JAK1,GBP2,DCST1,ABCE1,METTL3,IFI27,FADD,IRF2,TRIM56,STAT2,ISG20,MYD88,PTPN2,PTPN11,SCRIB,SETD2,SHMT2,MX2,TBK1,IRAK1,USP18,IFITM2,IRF7,YTHDF3,IFIT1,IFITM1,ISG15,PTPN1,YTH…	IFITM2	OAS1,OAS2,IRF1,RNASEL,NLRC5,GBP2,IFITM1,HLA-E,HLA-G
GO_PHAGOCYTOSIS_RECOGNITION	GO:0006910	24	Up	1.8210240823619767e-5	0.015213644528088559	3	JMJD6,SCARB1,FCN1,TULP1,IGLL1,CD36,MFGE8,FCN3,MEGF10,COLEC12,TUB,CLEC7A,IGKC,IGLC2,IGLC3,TRBC1,TRBC2,TRDC,IGHG4,IGHG2,IGHA1,IGHG1,IGHG3,IGHM	MFGE8,IGKC,TRBC2,TRDC,IGHA1,IGHM
GO_ANTIGEN_PROCESSING_AND_PRESENTATION_OF_ENDOGENOUS_PEPTIDE_ANTIGEN	GO:0002483	15	Down	2.5660399072358375e-5	0.019294054062506262	2	HFE,FCGRT,IDE,AZGP1,ERAP1,ERAP2,B2M,TAP1,TAP2,MICB,MICA,HLA-E,HLA-G,HLA-F,TAPBP		IDE,TAP2,HLA-E,HLA-G
GO_COPPER_ION_IMPORT	GO:0015677	6	Down	3.107496261032275e-5	0.02124114944245607	3	STEAP3,ATP7B,STEAP4,SLC31A1,STEAP2,ATP7A		SLC31A1,STEAP2
GO_POSITIVE_REGULATION_OF_AUTOPHAGY	GO:0010508	111	Down	3.880537572699648e-5	0.024314801674273877	4	BAD,DCN,CLEC16A,VPS13D,PIK3CB,ATG5,GNAI3,ROCK1,TP53INP2,SESN1,MID2,GSK3B,ULK2,SPTLC1,MUL1,HDAC6,WAC,SIRT1,SH3GLB1,FBXO7,HMOX1,SPTLC2,HIF1A,PIM2,MAPK3,TSC2,RIPK2,BNIP3L,CDC37,GSK3A,NOD1,AMBRA1,CAMKK2,IFNG,EPM2A,TFEB,NPRL2,RAB3GAP1,TMEM59,PARK7,MFN2,STK11,FOXO3,RAB3GAP2,OPTN,BECN1,TICAM1,KDR,EIF2AK4,VPS13C,SH3BP4,SESN2,TRIM21,TRIM22,PRKAA1,MAP3K7,CALCOCO2,TRIM65,RALB,PLK2,MTDH,C9orf72,LRSAM1,SESN3,…		SH3GLB1,HMOX1,RIPK2,RAB3GAP1,VPS13C,TRIM21,PRKAA1,MAP3K7,FLCN,PRKAA2
GO_GOLGI_TO_PLASMA_MEMBRANE_TRANSPORT	GO:0006893	55	Down	6.840773807516403e-5	0.03956598327593525	3	OSBPL5,RABEP1,GOPC,VAMP3,EXOC5,NSF,DNM2,RAB10,EXOC1,GGA1,ARFRP1,CCDC22,GGA2,CSK,RAB34,KRT18,EXOC2,GOLPH3,SPTBN1,EXOC8,BLZF1,LYPLA1,OPTN,ACSL3,ARFGEF2,VAMP7,BBS2,C16orf70,GGA3,CCDC93,MACF1,EXOC4,LLGL1,KIF13A,PREPL,ARL3,EXOC6,GOLPH3L,EXOC6B,GOLGA4,GOLGA7,SEC16A,ANK3,STEAP2,CNST,PKDCC,AMN,RAB26,RAB31,VAMP5,STXBP6,COMMD1,BBS1,SYS1,VAMP2		OSBPL5,ACSL3,BBS2,ANK3,STEAP2
GO_SEQUESTERING_OF_ACTIN_MONOMERS	GO:0042989	9	Down	7.374946401965588e-5	0.03960872999741376	3	SCIN,TMSB10,GSN,TWF1,TMSB4Y,TMSB15B,PFN4,TMSB4X,TWF2		SCIN,TMSB4Y
GO_ENDOPLASMIC_RETICULUM_ORGANIZATION	GO:0007029	47	Down	8.074535845273222e-5	0.04047495668040624	1	SEC61A1,TRAM2,REEP1,TMEM38A,LMAN1,SEC31B,RAB10,TMEM38B,RAB18,UBL4A,SGTA,CAV2,MOSPD3,CCDC47,TMEM33,BNIP1,LMAN2L,RTN4,RAB3GAP1,RAB3GAP2,ATL2,SEC16B,VAPB,REEP2,RTN3,TOR1B,SEC31A,SEC16A,MIA3,ZFYVE27,TMEM170A,STX18,LMAN2,TOR1AIP2,ARL6IP1,JAGN1,EIF2AK3,TMCC1,GAK,MAPK15,ATL3,SHTN1,LRRK2,SPTSSB,ATL1,BAG6,GET4	MAPK15	RAB3GAP1,RTN3,EIF2AK3,TMCC1,SPTSSB
GO_DEMETHYLATION	GO:0070988	63	Down	8.747769229457662e-5	0.0411090480226826	1	CYP51A1,KDM1A,KDM7A,JARID2,KDM5D,CYP3A43,KDM4A,JMJD6,KDM5A,KDM2B,ALKBH5,CYP2D6,APOBEC3H,ALKBH1,APEX1,HSF4,CYP3A5,KDM4C,GATA3,AICDA,KDM3A,KDM5B,UBE2B,KDM3B,USP9X,KDM5C,KDM4B,POR,APOBEC3A,APOBEC3F,TRIM28,KDM6B,MMACHC,CYP2C9,CYP2C8,TET1,TDG,CYP1A1,FTO,KDM6A,KDM8,CYP3A4,CYP3A7,ALKBH4,OTUD4,KDM1B,ALKBH3,HR,TET2,JMJD1C,PHF8,KDM2A,APOBEC3B,UTY,KDM4D,USP7,TET3,ALKBH2,PHF2,PPME1,APOBEC3G,APOBEC3D,APOBEC3C	CYP2C8,KDM6A	KDM5D,KDM3A,UTY
GO_ISOPENTENYL_DIPHOSPHATE_BIOSYNTHETIC_PROCESS	GO:0009240	4	Up	1.0659071641722467e-4	0.047144446867124254	5	IDI1,MVK,PMVK,MVD	IDI1,MVK,MVD
GO_PEROXISOME_ORGANIZATION	GO:0007031	74	Down	1.1611253135132056e-4	0.04850278462392107	1	CROT,NOS2,AGPS,PEX3,ACAA1,UBE2D1,ZFAND6,ACOX3,DNM1L,MAVS,CRAT,ACOT8,ABCD1,LONP2,MLYCD,ECH1,PEX11G,PHYH,PEX12,UBE2D3,PEX7,EHHADH,PEX5L,MPV17,PECR,SCP2,GNPAT,HMGCL,ABCD3,ACOT2,IDE,SEC16B,EPHX2,PEX16,CAT,USP9X,PEX6,PEX1,HACL1,UBE2D2,PEX11B,HSD17B4,IDH1,PEX5,SLC27A2,NUDT7,PEX14,RPS27A,PAOX,UBC,TYSND1,DHRS4,PEX10,ACOX1,PEX19,PEX13,PEX2,RAB8B,TMEM135,PEX11A,ACOX2,MFF,UBB,ACOT4,PIPOX,GSTK1,ECI2,DDO,NUDT…		UBE2D1,PHYH,PECR,IDE
