## Extended Data Table 7 for "An integrated cell atlas of the human lung in health and disease": SMG_duct-nose-GO_BP-Total.tsv

GeneSet	GOID	NGenes	Direction	PValue	FDR	Cluster	Genes	DEUp	DEDown
GO_REGULATION_OF_RETINA_DEVELOPMENT_IN_CAMERA_TYPE_EYE	GO:1902866	1	Up	2.1854854660242115e-12	1.6281866721880375e-8	1	SIX3	SIX3
GO_COTRANSLATIONAL_PROTEIN_TARGETING_TO_MEMBRANE	GO:0006613	98	Up	2.95270529789055e-11	1.0998827234642298e-7	2	SEC62,RPS20,SEC63,SEC61A1,RPL18,TRAM2,SEC61A2,TRAM1,RPL31,RPS5,RPL6,RPLP0,RPL3,SRP54,RPS16,RPS19,RPL18A,SEC61B,RPL28,RPL19,RPL34,RPS13,RPS12,RPL24,SSR3,RPS15,RPL22,RPS25,RPL21,RPL5,RPS10,SSR1,RPL23,RPS4Y1,RPL36,RPL27,RPS15A,RPL35,RPS6,RPLP1,RPS24,SRP14,RPS2,RPS11,RPL13A,RPL11,RPS8,SRP9,RPS27A,RPL32,RPS3A,RPL37,RPL10,RPL7,RPL7A,RPS3,SRP19,RPL30,ZFAND2B,RPL8,RPL26,RPL29,SSR2,RPL9,RPS14,RPL27A,RPL13…	RPS20,SEC63,RPLP0,RPS19,SEC61B,RPL19,RPS12,RPS15,RPL22,RPS25,RPL27,RPL35,RPL13A,RPS27A,RPL32,RPL30,RPS14,RPL13,RPS7,RPL15,SRP72,RPLP2,RPS17,RPL35A,SRPRA,RPS18
GO_ESTABLISHMENT_OF_PROTEIN_LOCALIZATION_TO_ENDOPLASMIC_RETICULUM	GO:0072599	108	Up	6.239708325555614e-10	1.5495275675129777e-6	2	SEC62,RPS20,SEC63,HSPA5,SEC61A1,RPL18,TRAM2,SEC61A2,TRAM1,RPL31,RPS5,RAB10,RPL6,RPLP0,RPL3,PMM1,SRP54,CHMP4B,SGTA,RPS16,RPS19,RPL18A,SEC61B,RPL28,RPL19,RPL34,RPS13,RPS12,RPL24,SSR3,SPCS1,RPS15,RAB3GAP1,RPL22,RPS25,SPCS2,RAB3GAP2,RPL21,RPL5,RPS10,RPL23,SPCS3,RPS4Y1,RPL36,RPL27,SEC61G,RPS15A,RPL35,RPS6,RPLP1,RPS24,SRP14,PMM2,RPS2,RPS11,RPL13A,RPL11,RPS8,SRP9,RPS27A,RPL32,RPS3A,RPL37,RPL10,RPL7,RPL7…	RPS20,SEC63,RPLP0,RPS19,SEC61B,RPL19,RPS12,RPS15,RPL22,RPS25,RPL27,RPL35,RPL13A,RPS27A,RPL32,RPL30,RPS14,RPL13,RPS7,RPL15,SRP72,RPLP2,RPS17,RPL35A,SRPRA,RPS18	PMM2
GO_NUCLEAR_TRANSCRIBED_MRNA_CATABOLIC_PROCESS_NONSENSE_MEDIATED_DECAY	GO:0000184	118	Up	1.4727831988823365e-9	2.7430587079183517e-6	3	UPF1,RPS20,RPL18,SMG6,PABPC1,RPL31,RPS5,RPL6,RPLP0,RPL3,GSPT1,EIF3E,RPS16,RPS19,PPP2R1A,RPL18A,SMG9,RPL28,RPL19,CASC3,RPL34,RPS13,MAGOHB,RPS12,PPP2CA,RPL24,NCBP2,EIF4G1,RPS15,RPL22,SMG7,RPS25,ETF1,RPL21,RPL5,RPS10,UPF3B,RPL23,RPS4Y1,RPL36,HELZ2,RPL27,CTIF,RPS15A,DHX34,NCBP1,RPL35,RPS6,RPLP1,RPS24,PARN,RPS2,EIF4A3,RPS11,RPL13A,RPL11,RPS8,RPS27A,RPL32,RPS3A,RPL37,RPL10,RPL7,RPL7A,RPS3,DCP1B,UPF2,NB…	RPS20,RPLP0,RPS19,RPL19,RPS12,PPP2CA,RPS15,RPL22,RPS25,RPL27,RPL35,RPL13A,RPS27A,RPL32,RPL30,MAGOH,RPS14,RPL13,UPF3A,PYM1,RPS7,DCP2,RPL15,RPLP2,RPS17,RPL35A,SKIV2L,RPS18	SMG9
GO_PROTEIN_LOCALIZATION_TO_ENDOPLASMIC_RETICULUM	GO:0070972	128	Up	6.082156054640655e-9	9.062412521414576e-6	2	SEC62,RPS20,SEC63,HSPA5,SEC61A1,RPL18,TRAM2,SEC61A2,TRAM1,RPL31,BCAP29,RPS5,RAB10,PPP1R15A,RPL6,RPLP0,KDELR3,RPL3,PMM1,SRP54,CHMP4B,VAPA,SGTA,RPS16,RPS19,KDELR1,RPL18A,SEC61B,GBF1,RPL28,RPL19,RPL34,RPS13,RPS12,RPL24,SSR3,SPCS1,RPS15,RTN4,RAB3GAP1,RPL22,RPS25,SPCS2,ANKRD13C,RAB3GAP2,RPL21,RPL5,RPS10,RPL23,SPCS3,RPS4Y1,RPL36,RPL27,SEC61G,RPS15A,UBAC2,OS9,KDELR2,RPL35,RPS6,RPLP1,RPS24,SRP14,PMM2,RPS…	RPS20,SEC63,BCAP29,RPLP0,RPS19,KDELR1,SEC61B,RPL19,RPS12,RPS15,RPL22,RPS25,RPL27,UBAC2,RPL35,RPL13A,RPS27A,RPL32,RPL30,RER1,RPS14,RPL13,RPS7,RPL15,SRP72,RPLP2,RPS17,RPL35A,SRPRA,RPS18	PPP1R15A,PMM2
GO_NUCLEAR_TRANSCRIBED_MRNA_CATABOLIC_PROCESS	GO:0000956	190	Up	8.521838676282047e-8	1.0581283023050209e-4	3	UPF1,RPS20,CSDE1,SAMD4A,MRTO4,THRAP3,RPL18,SMG6,PABPC1,RPL31,EXOSC7,MLH1,EXOSC5,TNRC6C,CNOT4,DIS3,RPS5,CNOT3,RPL6,RPLP0,TNRC6A,AGO1,RPL3,TNRC6B,GSPT1,EIF3E,RPS16,RPS19,PPP2R1A,RPL18A,SMG9,LSM5,EXOSC3,CPEB3,MTPAP,RPL28,RPL19,CASC3,DDX5,RPL34,DCPS,DDX6,RPS13,MAGOHB,CNOT2,RPS12,HBS1L,CNOT6,PPP2CA,XRN1,RPL24,NCBP2,EIF4G1,RPS15,RPL22,SMG7,RPS25,EXOSC8,ETF1,RPL21,RPL5,EXOSC9,AGO2,RPS10,CNOT1,UPF3B,RPL2…	RPS20,EXOSC7,EXOSC5,TNRC6C,RPLP0,RPS19,CPEB3,RPL19,RPS12,PPP2CA,RPS15,RPL22,RPS25,CNOT1,LSM4,RPL27,RPL35,TOB1,NT5C3B,RPL13A,RPS27A,RPL32,ATM,ZFP36L2,RPL30,MAGOH,LSM6,RPS14,RPL13,POLR2G,UPF3A,PYM1,EXOSC1,RPS7,DCP2,RPL15,LSM1,RPLP2,RPS17,RPL35A,SKIV2L,RPS18	SAMD4A,SMG9,EXOSC2,BTG2,DXO
GO_ATP_SYNTHESIS_COUPLED_ELECTRON_TRANSPORT	GO:0042773	80	Up	1.444058799879343e-7	1.4788263585111038e-4	4	NDUFAB1,COX10,UQCRC1,COX15,BID,NDUFS1,NDUFB4,SDHA,COQ9,NDUFB2,DLD,NDUFB7,TAZ,NDUFC1,NDUFS8,COX6A1,NDUFS7,COX7A2L,PARK7,NDUFB3,NDUFA8,DNAJC15,NDUFA1,COX6B1,COX7C,UQCR11,NDUFA5,NDUFA10,COX4I1,COX7B,NDUFA2,CCNB1,COX5B,ISCU,NDUFB5,NDUFAF1,NDUFA9,UQCRC2,NDUFB10,SDHC,SNCA,NDUFS6,NDUFB11,NDUFB9,NDUFC2,UQCRB,PINK1,NDUFS2,NDUFV3,NDUFS4,UQCRQ,COX6C,NDUFB6,NDUFB8,NDUFV1,SDHAF2,COA6,NDUFS5,UQCRFS1,MECP2,CDK1…	NDUFB7,COX6A1,COX6B1,NDUFA5,COX4I1,NDUFA2,ISCU,NDUFB5,NDUFB10,NDUFB9,NDUFS2,COX6C,NDUFB8,COX8A,CYC1,NDUFA4,UQCC3	CDK1,NDUFA13
GO_TRANSLATIONAL_INITIATION	GO:0006413	178	Up	1.7201440854523656e-7	1.4788263585111038e-4	3	DHX33,RPS20,TPR,EIF2AK2,EIF4B,RPL18,DHX29,PABPC1,EIF2B3,NCK2,RPL31,EIF4G3,DDX1,RPS5,EIF3I,MTIF2,EIF2AK1,PPP1R15A,RPL6,RPLP0,EIF3L,RPL3,EIF3D,ALKBH1,EIF5,FMR1,DNAJC3,MTFMT,EIF3J,EIF3E,RPS16,RPS19,RPL18A,HSPB1,EIF3B,EIF4H,EIF3A,RPL28,RPL19,RPS6KB1,RPL34,EIF4G2,RPS13,EIF2B1,RPS12,RPL24,NCBP2,EIF1B,EIF4G1,EIF2B4,RPS15,RPL22,RPS25,GLE1,EIF2B2,PAIP2,COPS5,KHDRBS1,RPL21,MTIF3,RPL5,AGO2,PAIP2B,RPS10,MIF4…	RPS20,EIF2B3,DDX1,RPLP0,EIF3L,RPS19,RPL19,RPS12,RPS15,RPL22,RPS25,RPL27,RPL35,RPL13A,RPS27A,RPL32,EIF2B5,EIF4EBP2,RPL30,RPS14,RPL13,POLR2G,RPS7,PAIP1,RPL15,RPLP2,EIF3K,RPS17,RPL35A,RPS18	EIF4G3,PPP1R15A
GO_MITOCHONDRIAL_ELECTRON_TRANSPORT_NADH_TO_UBIQUINONE	GO:0006120	46	Up	1.7865016411543533e-7	1.4788263585111038e-4	4	NDUFAB1,NDUFS1,NDUFB4,COQ9,NDUFB2,DLD,NDUFB7,NDUFC1,NDUFS8,NDUFS7,PARK7,NDUFB3,NDUFA8,DNAJC15,NDUFA1,NDUFA5,NDUFA10,NDUFA2,ISCU,NDUFB5,NDUFAF1,NDUFA9,NDUFB10,SNCA,NDUFS6,NDUFB11,NDUFB9,NDUFC2,PINK1,NDUFS2,NDUFV3,NDUFS4,NDUFB6,NDUFB8,NDUFV1,NDUFS5,NDUFA3,NDUFA11,NDUFV2,NDUFB1,NDUFA12,NDUFA6,NDUFA13,NDUFA4,NDUFS3,NDUFA7	NDUFB7,NDUFA5,NDUFA2,ISCU,NDUFB5,NDUFB10,NDUFB9,NDUFS2,NDUFB8,NDUFA4	NDUFA13
GO_MITOCHONDRIAL_RESPIRATORY_CHAIN_COMPLEX_ASSEMBLY	GO:0033108	86	Up	9.75366322511998e-7	7.266479102714385e-4	5	NDUFAF7,NDUFAB1,TTC19,NDUFS1,NDUFB4,BCS1L,TIMM21,NDUFB2,NDUFB7,SAMM50,UQCC1,NDUFAF5,TAZ,COA1,TFAM,NDUFC1,FOXRED1,NDUFS8,TIMMDC1,NDUFS7,NDUFB3,NDUFA8,NDUFAF4,FASTKD3,NDUFA1,NDUFA5,ECSIT,NDUFA10,SCO2,NDUFA2,SCO1,COX16,NDUFB5,UQCC2,NDUFAF1,COX17,NDUFA9,NDUFB10,NDUFS6,NDUFB11,NDUFB9,SURF1,NDUFC2,NUBPL,SDHAF4,OXA1L,NDUFAF6,UQCRB,NDUFS2,NDUFV3,COX18,NDUFAF2,NDUFS4,NDUFB6,NDUFB8,NDUFV1,SDHAF2,NDUFS5,NDU…	BCS1L,NDUFB7,TIMMDC1,NDUFA5,NDUFA2,NDUFB5,NDUFB10,NDUFB9,SURF1,OXA1L,NDUFAF6,NDUFS2,NDUFB8,COX14,SDHAF3,COX20,UQCC3	NDUFAF5,NDUFA13
GO_OXIDATIVE_PHOSPHORYLATION	GO:0006119	102	Up	1.6294956385248029e-6	0.0011036129551827074	4	NDUFAB1,COX10,UQCRC1,COX15,BID,NDUFS1,NDUFB4,RHOA,SDHA,COQ9,NDUFB2,DLD,MSH2,NDUFB7,ABCD1,TAZ,PGK1,PPIF,NDUFC1,NDUFS8,COX6A1,COX7A2,NDUFS7,COX7A2L,PARK7,NDUFB3,NDUFA8,DNAJC15,NDUFA1,SLC25A23,COX6B1,COX7C,UQCR11,NDUFA5,NDUFA10,COX4I1,COX7B,NDUFA2,CCNB1,COX5B,ISCU,NDUFB5,UQCC2,NDUFAF1,NDUFA9,UQCRC2,NDUFB10,SDHC,SNCA,NDUFS6,NDUFB11,NDUFB9,SURF1,NDUFC2,UQCRB,PINK1,NDUFS2,NDUFV3,COX7A1,AK4,NDUFS4,UQCRQ…	MSH2,NDUFB7,COX6A1,COX6B1,NDUFA5,COX4I1,NDUFA2,ISCU,NDUFB5,NDUFB10,NDUFB9,SURF1,NDUFS2,COX7A1,COX6C,NDUFB8,COX8A,CYC1,NDUFA4,UQCC3	PPIF,CDK1,SHMT2,NDUFA13
GO_VIRAL_GENE_EXPRESSION	GO:0019080	185	Up	1.907453213765262e-6	0.001184210536879267	1	POLR2J,RPS20,PTBP1,NUP160,POLR2B,TPR,RSF1,NDC1,CTDP1,RPL18,TAF11,NUP133,NUCKS1,RPL31,NUP37,MID2,CCNT2,RPS5,REST,SEH1L,RPL6,RPLP0,TFAP4,NUP50,AAAS,NUP188,POLR2E,SMARCB1,EIF3L,POLR2F,RPL3,EIF3D,EP300,SNW1,RAE1,NELFCD,NUP93,POLR2C,MON1B,RPS16,POLR2I,RPS19,RPL18A,USF2,EIF3B,TRIM14,EIF3A,RPL28,RPL19,NUP88,RPL34,RPS13,NUP98,NUP107,RPS12,NUP155,RPL24,SPCS1,RPS15,RPL22,HDAC1,TRIM62,RPS25,TRIM32,NUP43,TAR…	POLR2J,RPS20,RSF1,TAF11,RPLP0,EIF3L,POLR2F,SNW1,POLR2I,RPS19,RPL19,NUP107,RPS12,RPS15,RPL22,RPS25,RPL27,RPL35,RPL13A,RPS27A,RPL32,RPL30,NUP35,RPS14,RPL13,POLR2G,RPS7,RPL15,RPLP2,RPS17,RPL35A,GTF2F2,SUPT5H,RPS18	NUP188,NUP98,NUP85,NUP214,NUP62
GO_RESPIRATORY_ELECTRON_TRANSPORT_CHAIN	GO:0022904	96	Up	4.458416499822309e-6	0.002555015609513554	4	NDUFAB1,SLC25A13,COX10,UQCRC1,COX15,BID,NDUFS1,AIFM2,NDUFB4,SDHA,COQ9,NDUFB2,DLD,NDUFB7,TAZ,ETFB,NDUFC1,PPARGC1A,NDUFS8,COX6A1,ALDH5A1,GPD2,NDUFS7,SLC25A12,COX7A2L,PARK7,SDHB,NDUFB3,NDUFA8,DNAJC15,NDUFA1,COX6B1,COX7C,UQCR11,NDUFA5,NDUFA10,COX4I1,COX7B,NDUFA2,MYBBP1A,CCNB1,COX5B,ISCU,NDUFB5,NDUFAF1,NDUFA9,ETFA,UQCRC2,NDUFB10,SDHC,SNCA,NDUFS6,NDUFB11,NDUFB9,NDUFC2,UQCRB,PINK1,NDUFS2,NDUFV3,NDUFAF2,…	SLC25A13,NDUFB7,COX6A1,COX6B1,NDUFA5,COX4I1,NDUFA2,ISCU,NDUFB5,NDUFB10,NDUFB9,NDUFS2,COX6C,NDUFB8,COX8A,CYC1,NDUFA4,UQCC3	CDK1,NDUFA13,POLG2
GO_PROTEIN_TARGETING_TO_MEMBRANE	GO:0006612	163	Up	6.810577100640697e-6	0.003624199957126657	2	SEC62,RPS20,ZDHHC6,SEC63,PEX3,HSPA5,SEC61A1,RPL18,TRAM2,SEC61A2,TRAM1,RPL31,RPS5,RPL6,RPLP0,MICALL1,RPL3,MIEF1,SRP54,CHMP4B,ZDHHC2,SGTA,RPS16,AKT2,RPS19,RPL18A,SEC61B,RPL28,RPL19,RPL34,RPS13,C2CD5,RPS12,ARL6,RPL24,SSR3,RPS15,ICMT,RPL22,RPS25,ITGB1BP1,PEX16,RPL21,RPL5,VAMP7,RPS10,SSR1,RPL23,RAB3IP,RPS4Y1,RPL36,RPL27,EXOC4,INPP5K,RPS15A,ZDHHC4,RTP4,RPL35,RPS6,SDCBP,RPLP1,RPS24,PEX5,VPS37B,SRP14,RPS…	RPS20,SEC63,RPLP0,RPS19,SEC61B,RPL19,RPS12,RPS15,RPL22,RPS25,RPL27,RTP4,RPL35,RPL13A,RPS27A,RPL32,RPL30,RPS14,RPL13,RPS7,RPL15,SRP72,RPLP2,RPS17,RPL35A,SRPRA,RPS18	ZDHHC2,STOM,PRKCI,CHP1
GO_NEGATIVE_REGULATION_OF_WNT_SIGNALING_PATHWAY_INVOLVED_IN_HEART_DEVELOPMENT	GO:0003308	1	Up	8.380880712320892e-6	0.004162504087119376	1	MESP1	MESP1
GO_SEMAPHORIN_PLEXIN_SIGNALING_PATHWAY	GO:0071526	22	Down	9.442279408144478e-6	0.004396561349417272	1	SEMA3F,FARP2,SEMA3B,SEMA3A,SEMA3C,PLXNA2,NRP1,SH3BP1,MET,PLXNA1,NRP2,PLXNA3,RAC1,ARHGDIA,PLXNB1,SEMA4C,SEMA3E,SEMA4B,SEMA4D,SEMA4A,PLXNB2,FLNA		SEMA3F,FARP2,SEMA3B,PLXNA2,MET,NRP2,PLXNA3,PLXNB1,SEMA4D,FLNA
GO_NADH_DEHYDROGENASE_COMPLEX_ASSEMBLY	GO:0010257	55	Up	1.2871346470916724e-5	0.005640678306372329	5	NDUFAF7,NDUFAB1,NDUFS1,NDUFB4,BCS1L,TIMM21,NDUFB2,NDUFB7,NDUFAF5,TAZ,COA1,NDUFC1,FOXRED1,NDUFS8,TIMMDC1,NDUFS7,NDUFB3,NDUFA8,NDUFAF4,NDUFA1,NDUFA5,ECSIT,NDUFA10,NDUFA2,NDUFB5,NDUFAF1,NDUFA9,NDUFB10,NDUFS6,NDUFB11,NDUFB9,NDUFC2,NUBPL,OXA1L,NDUFAF6,NDUFS2,NDUFV3,NDUFAF2,NDUFS4,NDUFB6,NDUFB8,NDUFV1,NDUFS5,NDUFA3,TMEM126B,NDUFA11,ACAD9,NDUFAF3,NDUFV2,NDUFB1,NDUFA12,NDUFA6,NDUFA13,NDUFS3,NDUFA7	BCS1L,NDUFB7,TIMMDC1,NDUFA5,NDUFA2,NDUFB5,NDUFB10,NDUFB9,OXA1L,NDUFAF6,NDUFS2,NDUFB8	NDUFAF5,NDUFA13
GO_CELLULAR_RESPIRATION	GO:0045333	154	Up	3.220931607832011e-5	0.013331078043526935	4	NDUFAB1,SLC25A13,COX10,UQCRC1,MDH1,COX15,BID,NDUFS1,AIFM2,CS,NDUFB4,MTFR1,IDH3G,SDHA,ME2,NOA1,COQ9,NDUFB2,DLD,FH,NDUFB7,ACO2,HIF1A,NFATC4,IDH3B,SLC25A14,TAZ,ETFB,OGDH,NDUFC1,PPARGC1A,NDUFS8,TRPV4,COX6A1,ALDH5A1,NNT,GPD2,NDUFS7,COQ10B,SLC25A12,COX7A2L,PARK7,SDHB,MTFR1L,NDUFB3,NDUFA8,NR4A3,DLST,IDE,DNAJC15,CAT,PIK3CA,ACO1,CISD1,NDUFA1,SLC25A23,PANK2,COX6B1,TRAP1,COX7C,UQCR11,NDUFA5,NDUFA10,COX4I1,C…	SLC25A13,NOA1,FH,NDUFB7,COX6A1,COX6B1,NDUFA5,COX4I1,NDUFA2,BLOC1S1,ISCU,NDUFB5,PNPT1,NDUFB10,SIRT3,NDUFB9,SURF1,OXA1L,NDUFS2,SUCLG1,COX6C,NDUFB8,SUCLG2,COX8A,CYC1,IDH2,NDUFA4,UQCC3	PRDM16,CDK1,SHMT2,NDUFA13,POLG2
GO_RIBONUCLEOPROTEIN_COMPLEX_SUBUNIT_ORGANIZATION	GO:0071826	173	Up	5.7922354211454444e-5	0.022189195654850998	5	RBM5,GCFC2,LUC7L,STRAP,GEMIN8,CELF2,MRTO4,SFSWAP,DDX20,DHX8,NLE1,CLNS1A,SART3,XAB2,DDX1,HSP90AA1,GEMIN5,NUFIP1,RPS5,YTHDC1,EIF3I,RPL6,RPLP0,GEMIN2,AGO1,SRPK1,HSP90AB1,SF3A1,SNRPD3,TFIP11,EIF3L,SNU13,RPL3,EIF3D,PRMT5,SRSF5,EIF5,DICER1,PRPF6,CRNKL1,EIF3J,ZFAND1,EIF3E,PIH1D1,SF3A2,RPS19,PRPF31,EIF3B,SETX,EIF3A,LUC7L3,PRPF19,PTGES3,CPSF6,NOP2,SRSF9,MDN1,BRIX1,USP4,RPL24,RPS15,SF3B1,WDR77,ZNHIT6,PRPF3…	STRAP,DDX1,RPLP0,EIF3L,SRSF5,PRPF6,RPS19,PRPF31,RPS15,SF3B1,ZNHIT6,COIL,SNRPC,MRPS7,SNRPD2,LSM4,RSL24D1,RPL13A,ATM,RPS14,SLU7,PSIP1,ZRSR2,MRPL11,EIF3K,RUVBL2,RPS27L,MRPL20	CPSF7,GEMIN6
GO_MRNA_CIS_SPLICING_VIA_SPLICEOSOME	GO:0045292	29	Up	5.956831048282147e-5	0.022189195654850998	3	SFSWAP,WBP11,RBM22,SRSF5,DCPS,PRPF40B,SRSF9,SRSF3,NCBP2,SRSF7,SRSF4,WBP4,RBM19,SRSF6,SNRPC,SRSF1,NCBP1,SNRNP200,CWC15,SRSF2,PSIP1,RBM4B,RBM4,DDX23,SART1,PRPF39,SRSF10,PRPF40A,SRSF8	WBP11,SRSF5,SNRPC,CWC15,PSIP1,SRSF8
GO_ENDODERMAL_CELL_FATE_SPECIFICATION	GO:0001714	2	Up	6.340836865151073e-5	0.022494873640654996	1	MESP1,SOX2	MESP1
GO_CYTOPLASMIC_TRANSLATION	GO:0002181	89	Up	8.552042905826844e-5	0.028905438418052706	3	RPL26L1,YBX3,RPL18,ZC3H15,FTSJ1,RPL31,EIF3I,RPL6,RPLP0,EIF3L,EIF3D,EIF5,FMR1,GSPT1,EIF3J,EIF3E,RPL18A,EIF3B,EIF3A,CPEB3,RPL19,DRG2,RWDD1,CPEB4,RPL24,EIF4G1,RPL22,DPH5,ETF1,EIF2S2,RPL36,EIF2S3,EIF3G,UNK,DPH2,DPH6,DHX9,CPEB2,RPLP1,DENR,RPL13A,RPL11,EIF2D,RPL32,EIF3H,DPH7,EIF3M,DPH3,RPL30,EIF4A2,NCK1,RPL8,ZNF385A,EIF4A1,RPL26,RPL29,RPL22L1,RPL9,METTL3,EEF2,RPSA,CNBP,DNAJC24,RPS21,RPL38,RBM4,RPL15,DH…	RPLP0,EIF3L,CPEB3,RPL19,RWDD1,CPEB4,RPL22,UNK,RPL13A,RPL32,RPL30,RPL15,EIF3K,RPL35A	FTSJ1,DPH2,ZNF385A
GO_AEROBIC_ELECTRON_TRANSPORT_CHAIN	GO:0019646	14	Up	9.637640589855661e-5	0.028905438418052706	4	COX10,COX15,COX6A1,COX7A2L,COX6B1,COX7C,COX4I1,COX7B,COX5B,COX6C,CYCS,COX8A,COX5A,NDUFA4	COX6A1,COX6B1,COX4I1,COX6C,COX8A,NDUFA4
GO_CRANIAL_NERVE_STRUCTURAL_ORGANIZATION	GO:0021604	7	Down	9.699811549682115e-5	0.028905438418052706	1	SEMA3F,SEMA3A,NRP1,NRP2,EGR2,PLXNA3,HOXB2		SEMA3F,NRP2,PLXNA3,HOXB2
GO_FACIAL_NERVE_STRUCTURAL_ORGANIZATION	GO:0021612	7	Down	9.699811549682115e-5	0.028905438418052706	1	SEMA3F,SEMA3A,NRP1,NRP2,EGR2,PLXNA3,HOXB2		SEMA3F,NRP2,PLXNA3,HOXB2
GO_RIBONUCLEOPROTEIN_COMPLEX_BIOGENESIS	GO:0022613	381	Up	1.1148905150144774e-4	0.03194590129560714	5	LAS1L,RBM5,GCFC2,RPUSD1,LUC7L,TSR3,UTP18,STRAP,TFB1M,RPL26L1,GEMIN8,NOP16,CELF2,MRTO4,NOP58,USP36,RIOK2,SFSWAP,DDX20,WDR3,WDR18,THUMPD1,RRP15,NLE1,CLNS1A,SART3,EXOSC7,XAB2,EXOSC5,DDX1,HSP90AA1,MRPL22,GEMIN5,XPO1,DIS3,NUFIP1,RPS5,YTHDC1,WBP11,EIF3I,RRN3,DIMT1,NOP14,DDX18,XRN2,RPL6,ESF1,RPLP0,GEMIN2,AGO1,SRPK1,HSP90AB1,SF3A1,SNRPD3,PES1,EIF3L,SNU13,DDX17,RPL3,EIF3D,PRMT5,SRSF5,EIF5,DICER1,PRPF6,MTG…	LAS1L,STRAP,EXOSC7,EXOSC5,DDX1,WBP11,RPLP0,EIF3L,SRSF5,PRPF6,RBFA,POP4,RPS19,PRPF31,GTPBP10,GAR1,RPS15,SF3B1,CEBPZ,ZNHIT6,ERI3,COIL,GTF3A,SNRPC,MRPS7,SNRPD2,NGDN,LSM4,RPL27,GLUL,RPL35,RSL24D1,UTP4,RPL13A,NHP2,ATM,RPP38,RRP1,LSM6,RPS14,SLU7,PSIP1,RPUSD2,ZRSR2,EXOSC1,RSL1D1,RPS7,ZNF622,MRPL11,EIF3K,YBEY,RPS17,RPL35A,RUVBL2,RPS27L,MRPL20	BYSL,EXOSC2,NAT10,PELP1,CPSF7,DHX37,GEMIN6,SENP3,NOL6,TSR1,CHD7,DDX47
GO_RNA_SPLICING_VIA_TRANSESTERIFICATION_REACTIONS	GO:0000375	312	Up	1.2065874485698445e-4	0.03329287589572349	3	RBM5,KDM1A,POLR2J,GCFC2,LUC7L,PTBP1,AQR,STRAP,ZCCHC8,GEMIN8,POLR2B,CELF2,THRAP3,CCAR1,SNRNP40,SFSWAP,U2AF2,DDX20,CDK13,YBX1,ELAVL1,DHX8,GPKOW,JMJD6,PABPC1,DAZAP1,CPSF1,CLNS1A,SART3,RBM7,GPATCH1,MBNL3,XAB2,SNRPA,DDX1,GEMIN5,YTHDC1,PPIE,REST,WBP11,CHERP,RBM22,SRRT,SF3B2,KHSRP,FUS,PAPOLA,PDCD7,HNRNPC,GEMIN2,CWF19L1,SRPK1,CDC5L,HNRNPH3,CIRBP,HNRNPM,POLR2E,SF3A1,SNRPD3,TFIP11,SNU13,POLR2F,DDX17,ZMAT5,…	POLR2J,STRAP,ZCCHC8,SNRPA,DDX1,WBP11,SRRT,SF3B2,PAPOLA,CIRBP,HNRNPM,POLR2F,SNW1,SRSF5,PRPF6,RBM3,POLR2I,PRPF31,BUD31,SF3B1,SFPQ,PRDX6,SYF2,COIL,SNRNP27,SNRPC,SNRPD2,LSM8,LSM4,ZCRB1,MBNL2,ZMAT2,CWC15,SAP18,SON,MAGOH,SCNM1,LSM6,SLU7,PSIP1,POLR2G,ZRSR2,LSM1,CSTF3,CSTF2T,GTF2F2,SF3B3,DDX42,SRSF8	GPATCH1,CACTIN,NUP98,CPSF7,GEMIN6,U2AF1,HNRNPH1,RBMXL1
GO_ELECTRON_TRANSPORT_CHAIN	GO:0022900	140	Up	1.4330671822389675e-4	0.038129823241715384	4	NDUFAB1,SLC25A13,CIAPIN1,COX10,CYB561,UQCRC1,COX15,BID,NDUFS1,GLRX2,AIFM2,CYBA,AKR7A2,NDUFB4,ME1,P4HA2,SDHA,ME2,AKR1B1,COQ9,NDUFB2,DLD,PHGDH,NDUFB7,IDH3B,TAZ,GSR,ETFB,GLRX3,NDUFC1,PPARGC1A,NDUFS8,ALDH2,COX6A1,ALDH5A1,COX7A2,GPD2,NDUFS7,SLC25A12,COX7A2L,PARK7,NCF2,SDHB,AKR1A1,NDUFB3,NDUFA8,DNAJC15,NQO2,NDUFA1,COX6B1,COX7C,UQCR11,POR,STEAP4,NDUFA5,NDUFA10,COX4I1,COX7B,IDO1,NDUFA2,MYBBP1A,CCNB1,COX5…	SLC25A13,PHGDH,NDUFB7,COX6A1,COX6B1,NDUFA5,COX4I1,NDUFA2,ISCU,NDUFB5,NDUFB10,NDUFB9,SURF1,QDPR,NDUFS2,COX7A1,COX6C,NDUFB8,COX11,COX8A,CYC1,NDUFA4,UQCC3	GLRX2,CYB5A,CDK1,NDUFA13,POLG2
GO_NEURAL_CREST_CELL_MIGRATION	GO:0001755	28	Down	1.6451268137415267e-4	0.04226274055991163	1	SEMA3F,SEMA3B,ISL1,KITLG,SEMA3A,SEMA3C,EFNB1,NRP1,SOX10,HIF1A,FOLR1,CORO1C,ACVR1,NRP2,TWIST1,BMP4,OVOL2,SMO,LAMA5,SEMA4C,SEMA3E,CFL1,ERBB4,TBX1,SEMA4B,SEMA4D,SEMA4A,PHACTR4		SEMA3F,SEMA3B,EFNB1,FOLR1,NRP2,TBX1,SEMA4D
GO_HOMOPHILIC_CELL_ADHESION_VIA_PLASMA_MEMBRANE_ADHESION_MOLECULES	GO:0007156	43	Down	1.8823081070780577e-4	0.0467439846591051	1	PKD1,CDH1,DSG2,PIK3CB,CDH3,PVR,CELSR1,PTPN23,CEACAM1,FAT1,IGSF9,CEACAM6,FAT2,CEACAM5,PCDHB14,CDH26,PALLD,VSTM2L,DSC2,DSG3,DSC3,CLSTN3,CDH11,CELSR2,HMCN1,CNTN4,SDK1,KIRREL3,MPZL2,ITGB1,ROBO3,PCDH1,NPTN,PCDH7,ROBO1,EMB,CLSTN1,BSG,PTPRM,CADM1,PLXNB2,PCDHGA10,PECAM1	CLSTN1	CDH1,CDH3,PVR,FAT2,CEACAM5,VSTM2L,DSC3,KIRREL3,ROBO1,PECAM1
