## Extended Data Table 7 for "An integrated cell atlas of the human lung in health and disease": SMG_duct-sexfemale-GO_BP-Total.tsv

GeneSet	GOID	NGenes	Direction	PValue	FDR	Cluster	Genes	DEUp	DEDown
GO_COTRANSLATIONAL_PROTEIN_TARGETING_TO_MEMBRANE	GO:0006613	98	Down	3.83210790455848e-12	2.8549203888960676e-8	1	SEC62,RPS20,SEC63,SEC61A1,RPL18,TRAM2,SEC61A2,TRAM1,RPL31,RPS5,RPL6,RPLP0,RPL3,SRP54,RPS16,RPS19,RPL18A,SEC61B,RPL28,RPL19,RPL34,RPS13,RPS12,RPL24,SSR3,RPS15,RPL22,RPS25,RPL21,RPL5,RPS10,SSR1,RPL23,RPS4Y1,RPL36,RPL27,RPS15A,RPL35,RPS6,RPLP1,RPS24,SRP14,RPS2,RPS11,RPL13A,RPL11,RPS8,SRP9,RPS27A,RPL32,RPS3A,RPL37,RPL10,RPL7,RPL7A,RPS3,SRP19,RPL30,ZFAND2B,RPL8,RPL26,RPL29,SSR2,RPL9,RPS14,RPL27A,RPL13…		SEC63,RPL22,RPS4Y1
GO_ESTABLISHMENT_OF_PROTEIN_LOCALIZATION_TO_ENDOPLASMIC_RETICULUM	GO:0072599	108	Down	3.7021122644208087e-10	1.3790368184967511e-6	1	SEC62,RPS20,SEC63,HSPA5,SEC61A1,RPL18,TRAM2,SEC61A2,TRAM1,RPL31,RPS5,RAB10,RPL6,RPLP0,RPL3,PMM1,SRP54,CHMP4B,SGTA,RPS16,RPS19,RPL18A,SEC61B,RPL28,RPL19,RPL34,RPS13,RPS12,RPL24,SSR3,SPCS1,RPS15,RAB3GAP1,RPL22,RPS25,SPCS2,RAB3GAP2,RPL21,RPL5,RPS10,RPL23,SPCS3,RPS4Y1,RPL36,RPL27,SEC61G,RPS15A,RPL35,RPS6,RPLP1,RPS24,SRP14,PMM2,RPS2,RPS11,RPL13A,RPL11,RPS8,SRP9,RPS27A,RPL32,RPS3A,RPL37,RPL10,RPL7,RPL7…		SEC63,RPL22,RPS4Y1
GO_TRANSLATIONAL_INITIATION	GO:0006413	178	Down	1.2593998889417696e-9	3.1275097242053947e-6	2	DHX33,RPS20,TPR,EIF2AK2,EIF4B,RPL18,DHX29,PABPC1,EIF2B3,NCK2,RPL31,EIF4G3,DDX1,RPS5,EIF3I,MTIF2,EIF2AK1,PPP1R15A,RPL6,RPLP0,EIF3L,RPL3,EIF3D,ALKBH1,EIF5,FMR1,DNAJC3,MTFMT,EIF3J,EIF3E,RPS16,RPS19,RPL18A,HSPB1,EIF3B,EIF4H,EIF3A,RPL28,RPL19,RPS6KB1,RPL34,EIF4G2,RPS13,EIF2B1,RPS12,RPL24,NCBP2,EIF1B,EIF4G1,EIF2B4,RPS15,RPL22,RPS25,GLE1,EIF2B2,PAIP2,COPS5,KHDRBS1,RPL21,MTIF3,RPL5,AGO2,PAIP2B,RPS10,MIF4…	ALKBH1,EIF1AX	EIF4B,PABPC1,EIF3D,EIF3E,RPL22,RPS4Y1,EIF2A,EIF3H,EIF4A2,PAIP1,EIF1AY
GO_NUCLEAR_TRANSCRIBED_MRNA_CATABOLIC_PROCESS_NONSENSE_MEDIATED_DECAY	GO:0000184	118	Down	2.0683412307958398e-9	3.852285542357251e-6	2	UPF1,RPS20,RPL18,SMG6,PABPC1,RPL31,RPS5,RPL6,RPLP0,RPL3,GSPT1,EIF3E,RPS16,RPS19,PPP2R1A,RPL18A,SMG9,RPL28,RPL19,CASC3,RPL34,RPS13,MAGOHB,RPS12,PPP2CA,RPL24,NCBP2,EIF4G1,RPS15,RPL22,SMG7,RPS25,ETF1,RPL21,RPL5,RPS10,UPF3B,RPL23,RPS4Y1,RPL36,HELZ2,RPL27,CTIF,RPS15A,DHX34,NCBP1,RPL35,RPS6,RPLP1,RPS24,PARN,RPS2,EIF4A3,RPS11,RPL13A,RPL11,RPS8,RPS27A,RPL32,RPS3A,RPL37,RPL10,RPL7,RPL7A,RPS3,DCP1B,UPF2,NB…	DCP1A	PABPC1,EIF3E,RPL22,RPS4Y1
GO_PROTEIN_LOCALIZATION_TO_ENDOPLASMIC_RETICULUM	GO:0070972	128	Down	1.0695435946263083e-8	1.5936199559931993e-5	1	SEC62,RPS20,SEC63,HSPA5,SEC61A1,RPL18,TRAM2,SEC61A2,TRAM1,RPL31,BCAP29,RPS5,RAB10,PPP1R15A,RPL6,RPLP0,KDELR3,RPL3,PMM1,SRP54,CHMP4B,VAPA,SGTA,RPS16,RPS19,KDELR1,RPL18A,SEC61B,GBF1,RPL28,RPL19,RPL34,RPS13,RPS12,RPL24,SSR3,SPCS1,RPS15,RTN4,RAB3GAP1,RPL22,RPS25,SPCS2,ANKRD13C,RAB3GAP2,RPL21,RPL5,RPS10,RPL23,SPCS3,RPS4Y1,RPL36,RPL27,SEC61G,RPS15A,UBAC2,OS9,KDELR2,RPL35,RPS6,RPLP1,RPS24,SRP14,PMM2,RPS…	INSIG1	SEC63,RPL22,RPS4Y1
GO_REGULATION_OF_CHOLESTEROL_BIOSYNTHETIC_PROCESS	GO:0045540	39	Up	1.573223867566615e-8	1.9534196355618803e-5	2	NFYA,CYP51A1,MBTPS2,NFYC,IDI1,SREBF1,ACACB,FDFT1,SCD,SEC14L2,SQLE,ERLIN1,KPNB1,SC5D,MVK,HMGCS1,HMGCR,SCAP,GPAM,NFYB,POR,RAN,PRKAA1,MBTPS1,SOD1,ERLIN2,TM7SF2,GGPS1,ABCG1,LSS,FDPS,PMVK,MVD,FASN,ELOVL6,DHCR7,SP1,SREBF2,ACACA	IDI1,FDFT1,SCD,SQLE,HMGCS1,HMGCR,LSS,MVD,FASN,ELOVL6
GO_STEROL_BIOSYNTHETIC_PROCESS	GO:0016126	63	Up	5.6889548200141514e-8	6.054673344157918e-5	2	NFYA,CFTR,CYP51A1,MBTPS2,MSMO1,NFYC,IDI1,SREBF1,ACACB,FDFT1,SCD,SEC14L2,CYB5R3,SQLE,PRKAG2,ERLIN1,KPNB1,SC5D,MVK,HMGCS1,HMGCR,SCAP,DHCR24,GPAM,ACAT2,NFYB,INSIG2,POR,ACLY,HSD17B7,RAN,PRKAA1,CH25H,MBTPS1,SOD1,LBR,EBP,NSDHL,ERLIN2,TM7SF2,GGPS1,CYB5R1,ABCG1,G6PD,LSS,FDPS,PRKAA2,PMVK,CYB5R2,ACAA2,MVD,FASN,CNBP,FAXDC2,ELOVL6,DHCR7,ARV1,SP1,INSIG1,CES1,SREBF2,PLPP6,ACACA	MSMO1,IDI1,FDFT1,SCD,SQLE,HMGCS1,HMGCR,ACAT2,HSD17B7,LSS,MVD,FASN,ELOVL6,INSIG1
GO_REGULATION_OF_ALCOHOL_BIOSYNTHETIC_PROCESS	GO:1902930	45	Up	2.2747109452778206e-7	1.8919501790540157e-4	2	NFYA,CYP51A1,MBTPS2,NFYC,IDI1,SREBF1,ACACB,FDFT1,REST,SCD,SEC14L2,SQLE,ERLIN1,KPNB1,NFKB1,SC5D,MVK,VDR,HMGCS1,HMGCR,SCAP,GPAM,NFYB,PTK2B,POR,RAN,PRKAA1,MBTPS1,SOD1,DGKQ,SNCA,ERLIN2,TM7SF2,GGPS1,ABCG1,LSS,FDPS,PMVK,MVD,FASN,ELOVL6,DHCR7,SP1,SREBF2,ACACA	IDI1,FDFT1,SCD,SQLE,HMGCS1,HMGCR,LSS,MVD,FASN,ELOVL6
GO_REGULATION_OF_CHOLESTEROL_METABOLIC_PROCESS	GO:0090181	48	Up	2.2855773975149182e-7	1.8919501790540157e-4	2	NFYA,CYP51A1,MBTPS2,NFYC,IDI1,SREBF1,ACADVL,ACACB,FDFT1,SCD,SEC14L2,LMF1,SQLE,ERLIN1,KPNB1,SC5D,MVK,HMGCS1,HMGCR,SCAP,ACADL,GPAM,NFYB,EPHX2,POR,LDLR,RAN,PRKAA1,MBTPS1,SOD1,DGKQ,ERLIN2,TM7SF2,GGPS1,TTC39B,LDLRAP1,ABCG1,LSS,FDPS,PMVK,MVD,FASN,ELOVL6,DHCR7,ARV1,SP1,SREBF2,ACACA	IDI1,FDFT1,SCD,LMF1,SQLE,HMGCS1,HMGCR,LSS,MVD,FASN,ELOVL6
GO_REGULATION_OF_STEROID_BIOSYNTHETIC_PROCESS	GO:0050810	58	Up	4.3623102294674046e-7	3.2499211209532165e-4	2	NFYA,CYP51A1,MBTPS2,DDX20,NFYC,IDI1,SREBF1,ACACB,FDFT1,REST,SIRT1,SCD,SEC14L2,TSPO,SQLE,ASAH1,ERLIN1,KPNB1,NFKB1,PPARGC1A,SC5D,MVK,VDR,HMGCS1,HMGCR,SCAP,GPAM,EGR1,NFYB,INSIG2,NR1D1,POR,RAN,PRKAA1,MBTPS1,SOD1,DGKQ,ERLIN2,ADM,TM7SF2,GGPS1,ABCG1,LSS,FDPS,PMVK,ATP1A1,IGFBP7,STARD4,MVD,SF1,FASN,ELOVL6,DHCR7,SP1,INSIG1,AKR1C3,SREBF2,ACACA	IDI1,FDFT1,SCD,SQLE,HMGCS1,HMGCR,LSS,STARD4,MVD,FASN,ELOVL6,INSIG1,AKR1C3
GO_ISOPRENOID_BIOSYNTHETIC_PROCESS	GO:0008299	21	Up	8.56047142544866e-7	5.797773829053865e-4	2	IDI1,DHRS9,MVK,HMGCS1,HMGCR,RBP1,DHDDS,RDH10,SRD5A3,CRABP2,PDSS1,GGPS1,NUS1,LSS,FDPS,PMVK,PDSS2,MVD,COQ2,ALDH1A3,AKR1C3	IDI1,DHRS9,HMGCS1,HMGCR,LSS,MVD,AKR1C3
GO_DOUBLE_STRAND_BREAK_REPAIR_VIA_BREAK_INDUCED_REPLICATION	GO:0000727	6	Up	1.0437764237988003e-6	6.480111964417552e-4	2	MCM6,MCM5,MCM4,MCM3,MCM7,MUS81	MCM6,MCM5,MCM7
GO_PROTEIN_TARGETING_TO_MEMBRANE	GO:0006612	163	Down	1.8794162388388557e-6	0.001077050075334575	1	SEC62,RPS20,ZDHHC6,SEC63,PEX3,HSPA5,SEC61A1,RPL18,TRAM2,SEC61A2,TRAM1,RPL31,RPS5,RPL6,RPLP0,MICALL1,RPL3,MIEF1,SRP54,CHMP4B,ZDHHC2,SGTA,RPS16,AKT2,RPS19,RPL18A,SEC61B,RPL28,RPL19,RPL34,RPS13,C2CD5,RPS12,ARL6,RPL24,SSR3,RPS15,ICMT,RPL22,RPS25,ITGB1BP1,PEX16,RPL21,RPL5,VAMP7,RPS10,SSR1,RPL23,RAB3IP,RPS4Y1,RPL36,RPL27,EXOC4,INPP5K,RPS15A,ZDHHC4,RTP4,RPL35,RPS6,SDCBP,RPLP1,RPS24,PEX5,VPS37B,SRP14,RPS…	ZDHHC14	SEC63,PEX3,RPL22,RPS4Y1
GO_VIRAL_GENE_EXPRESSION	GO:0019080	185	Down	2.16127443161723e-6	0.0011501067511105972	3	POLR2J,RPS20,PTBP1,NUP160,POLR2B,TPR,RSF1,NDC1,CTDP1,RPL18,TAF11,NUP133,NUCKS1,RPL31,NUP37,MID2,CCNT2,RPS5,REST,SEH1L,RPL6,RPLP0,TFAP4,NUP50,AAAS,NUP188,POLR2E,SMARCB1,EIF3L,POLR2F,RPL3,EIF3D,EP300,SNW1,RAE1,NELFCD,NUP93,POLR2C,MON1B,RPS16,POLR2I,RPS19,RPL18A,USF2,EIF3B,TRIM14,EIF3A,RPL28,RPL19,NUP88,RPL34,RPS13,NUP98,NUP107,RPS12,NUP155,RPL24,SPCS1,RPS15,RPL22,HDAC1,TRIM62,RPS25,TRIM32,NUP43,TAR…	NUP188,USF1,NELFB	EIF3D,RPL22,RPS4Y1,RANBP2
GO_NUCLEAR_TRANSCRIBED_MRNA_CATABOLIC_PROCESS	GO:0000956	190	Down	5.543543458933065e-6	0.002753293251270089	2	UPF1,RPS20,CSDE1,SAMD4A,MRTO4,THRAP3,RPL18,SMG6,PABPC1,RPL31,EXOSC7,MLH1,EXOSC5,TNRC6C,CNOT4,DIS3,RPS5,CNOT3,RPL6,RPLP0,TNRC6A,AGO1,RPL3,TNRC6B,GSPT1,EIF3E,RPS16,RPS19,PPP2R1A,RPL18A,SMG9,LSM5,EXOSC3,CPEB3,MTPAP,RPL28,RPL19,CASC3,DDX5,RPL34,DCPS,DDX6,RPS13,MAGOHB,CNOT2,RPS12,HBS1L,CNOT6,PPP2CA,XRN1,RPL24,NCBP2,EIF4G1,RPS15,RPL22,SMG7,RPS25,EXOSC8,ETF1,RPL21,RPL5,EXOSC9,AGO2,RPS10,CNOT1,UPF3B,RPL2…	DCP1A	CSDE1,PABPC1,EIF3E,RPL22,PCID2,RPS4Y1
GO_FATTY_ACID_ELONGATION_SATURATED_FATTY_ACID	GO:0019367	4	Up	9.486346988640195e-6	0.0044170803165855905	2	ELOVL5,ELOVL1,ELOVL7,ELOVL6	ELOVL6
GO_CELL_CYCLE_DNA_REPLICATION	GO:0044786	48	Up	1.4710298180338532e-5	0.006446571849618945	2	UPF1,DBF4,WIZ,POLA2,RFC1,RFC2,POLD1,TIPIN,MCM6,POLD3,FGFR1,ZMPSTE24,ATRX,MCM5,POLA1,MCM4,LIG1,RPA3,POLD2,ZPR1,RFC5,FBXO5,MCM3,GMNN,BCL6,POLE4,RPA2,INO80,RPA1,TERF2,PCNA,RFC3,ORC3,BRCA2,PRIM2,TERF1,POLE3,DONSON,SENP2,RFC4,MCM7,FEN1,POLD4,ATAD5,POLE,CHEK2,PRIM1,ZNF830	DBF4,MCM6,MCM5,RPA3,BRCA2,MCM7,ATAD5,POLE
GO_PRE_REPLICATIVE_COMPLEX_ASSEMBLY_INVOLVED_IN_CELL_CYCLE_DNA_REPLICATION	GO:1902299	6	Up	2.171802462768951e-5	0.008988849082015936	2	MCM6,MCM5,MCM4,MCM3,ORC3,MCM7	MCM6,MCM5,MCM7
GO_ALCOHOL_BIOSYNTHETIC_PROCESS	GO:0046165	110	Up	3.182649817785568e-5	0.01247933744342236	2	NFYA,CFTR,CYP51A1,MBTPS2,MSMO1,SPHK2,NFYC,IDI1,IP6K2,SREBF1,ACACB,ACER3,FDFT1,REST,AKR1B1,ITPKC,SPTLC1,SCD,SEC14L2,CYB5R3,SPTLC2,PCK2,PLCB4,SQLE,ASAH1,ISYNA1,ABCA2,ERLIN1,KPNB1,NFKB1,SC5D,MVK,VDR,HMGCS1,HMGCR,SCAP,PLCH1,SPR,DHCR24,PARK7,DHDDS,GPAM,GOT1,ACAT2,NFYB,PTK2B,PLCG1,INSIG2,IPPK,POR,SRD5A3,ACLY,GCH1,HSD17B7,RAN,PRKAA1,PCBD2,IMPA1,CYP27A1,PLCE1,MBTPS1,IMPA2,SOD1,ITPKB,LBR,DGKQ,SNCA,PPIP5K2…	MSMO1,IDI1,FDFT1,SCD,SQLE,HMGCS1,HMGCR,ACAT2,HSD17B7,ITPKB,PLCH2,LSS,MVD,FASN,ELOVL6,INSIG1
GO_CYTOPLASMIC_TRANSLATION	GO:0002181	89	Down	5.5190223606572574e-5	0.020558358293448285	2	RPL26L1,YBX3,RPL18,ZC3H15,FTSJ1,RPL31,EIF3I,RPL6,RPLP0,EIF3L,EIF3D,EIF5,FMR1,GSPT1,EIF3J,EIF3E,RPL18A,EIF3B,EIF3A,CPEB3,RPL19,DRG2,RWDD1,CPEB4,RPL24,EIF4G1,RPL22,DPH5,ETF1,EIF2S2,RPL36,EIF2S3,EIF3G,UNK,DPH2,DPH6,DHX9,CPEB2,RPLP1,DENR,RPL13A,RPL11,EIF2D,RPL32,EIF3H,DPH7,EIF3M,DPH3,RPL30,EIF4A2,NCK1,RPL8,ZNF385A,EIF4A1,RPL26,RPL29,RPL22L1,RPL9,METTL3,EEF2,RPSA,CNBP,DNAJC24,RPS21,RPL38,RBM4,RPL15,DH…	ZC3H15,DRG1	RPL26L1,EIF3D,EIF3E,RPL22,EIF3H,EIF4A2,EEF2
GO_REGULATION_OF_STEROID_METABOLIC_PROCESS	GO:0019218	75	Up	6.46780158352191e-5	0.022945296093922967	2	NFYA,CYP51A1,MBTPS2,DDX20,NFYC,IDI1,RORA,SREBF1,ACADVL,ACACB,FDFT1,REST,SIRT1,SCD,SEC14L2,TSPO,LMF1,STUB1,SQLE,ASAH1,ABCA2,ERLIN1,KPNB1,NFKB1,PPARGC1A,SC5D,MVK,VDR,HMGCS1,HMGCR,SCAP,ACADL,GPAM,EGR1,NFYB,EPHX2,INSIG2,PANK2,NR1D1,POR,LDLR,APOC1,RAN,PRKAA1,MBTPS1,SOD1,RORC,DGKQ,ERLIN2,ADM,LAMTOR1,TM7SF2,GGPS1,TTC39B,KIT,LDLRAP1,ABCG1,LSS,FDPS,PMVK,ATP1A1,IGFBP7,STARD4,MVD,SF1,FASN,ELOVL6,DHCR7,ARV1,…	IDI1,FDFT1,SCD,LMF1,SQLE,HMGCS1,HMGCR,LSS,STARD4,MVD,FASN,ELOVL6,INSIG1,AKR1C3
GO_LINOLEIC_ACID_METABOLIC_PROCESS	GO:0043651	10	Up	9.1694049906689e-5	0.031050939627492412	2	ELOVL5,ELOVL1,GSTP1,ABCD1,CYP2J2,FADS2,PNPLA8,FADS1,ACSL1,GSTA1	FADS2,FADS1
GO_STEROL_METABOLIC_PROCESS	GO:0016125	109	Up	1.117704356929743e-4	0.03620390199620255	2	NFYA,CFTR,CYP51A1,MBTPS2,OSBPL5,LIMA1,MSMO1,SOAT1,NFYC,IDI1,GBA2,SREBF1,ACADVL,SCARB1,ACACB,LIPE,FDFT1,NFE2L1,MT3,SULT2B1,SCD,SEC14L2,CYB5R3,APOL1,LMF1,SQLE,PRKAG2,ERLIN1,LIPA,KPNB1,SC5D,MVK,PPARD,HMGCS1,HMGCR,SCAP,SNX17,ACADL,HDLBP,DHCR24,LEPR,NPC2,GPAM,ACAT2,NFYB,EPHX2,CAT,EBPL,INSIG2,POR,APOL2,CLN6,LDLR,APOC1,ACLY,STARD3,HSD17B7,RAN,PRKAA1,CYP27A1,FDX1,CH25H,MBTPS1,OSBPL1A,NPC1,SOD1,APP,LBR,DG…	MSMO1,IDI1,FDFT1,SCD,LMF1,SQLE,PPARD,HMGCS1,HMGCR,ACAT2,APOL2,HSD17B7,LSS,MVD,FASN,ELOVL6,INSIG1	APP
GO_ISOPENTENYL_DIPHOSPHATE_BIOSYNTHETIC_PROCESS	GO:0009240	4	Up	1.3570492689047708e-4	0.0421250710555856	2	IDI1,MVK,PMVK,MVD	IDI1,MVD
GO_UNSATURATED_FATTY_ACID_BIOSYNTHETIC_PROCESS	GO:0006636	31	Up	1.552486922205769e-4	0.04626411028173191	2	ELOVL5,ALOX5,CD74,TBXAS1,ELOVL1,PTGS2,EDN1,PIBF1,SIRT1,SCD,ABCD1,PTGES3,EDN2,FADS2,ANXA1,PNPLA8,DEGS1,SCD5,PTGES2,PTGES,FADS1,CBR1,ALOX15,ELOVL7,FABP5,ELOVL6,AKR1C3,LTC4S,FADS3,MIF,DECR2	SCD,FADS2,FADS1,ELOVL6,AKR1C3	PIBF1
