## Extended Data Table 7 for "An integrated cell atlas of the human lung in health and disease": SMG_duct-smoking_status_num-GO_BP-Total.tsv

GeneSet	GOID	NGenes	Direction	PValue	FDR	Cluster	Genes	DEUp	DEDown
GO_TACHYKININ_RECEPTOR_SIGNALING_PATHWAY	GO:0007217	1	Down	3.029263974505665e-6	0.019691758766056378	1	TACR1		TACR1
GO_SYNAPTIC_VESICLE_BUDDING_FROM_PRESYNAPTIC_ENDOCYTIC_ZONE_MEMBRANE	GO:0016185	4	Up	5.2863781922299e-6	0.019691758766056378	2	PICALM,DNM2,MX1,MX2	MX1,MX2
GO_NEGATIVE_REGULATION_OF_VIRAL_LIFE_CYCLE	GO:1903901	55	Up	1.9315173508390083e-5	0.047966014212502045	3	LTF,EIF2AK2,MID2,MAVS,OAS1,CCNK,SRPK1,VAPA,TRIM35,ZC3HAV1,OAS3,OAS2,SNX3,CHMP3,TRIM32,TRIM25,SLPI,APOBEC3F,EIF2AK4,ILF3,BST2,TRIM28,TRIM21,TRIM5,INPP5K,MORC2,SRPK2,RNASEL,PML,IFITM3,SETDB1,TNIP1,GSN,IFIT5,TRIM11,MX1,IFI16,ZC3H12A,FAM111A,TRIM8,ISG20,BANF1,PARP10,AEN,IFITM2,IFIT1,IFITM1,ISG15,PLSCR1,MPHOSPH8,TRIM27,TRIM13,TRIM26,APOBEC3G,APOBEC3C	PML,MX1,IFIT1,ISG15
