## Extended Data Table 7 for "An integrated cell atlas of the human lung in health and disease": SMG_serous-anatomical_region_ccf_score-GO_BP-Total.tsv

GeneSet	GOID	NGenes	Direction	PValue	FDR	Cluster	Genes	DEUp	DEDown
GO_COTRANSLATIONAL_PROTEIN_TARGETING_TO_MEMBRANE	GO:0006613	96	Down	1.8167676014711894e-17	1.327512086394998e-13	1	SEC62,RPS20,SEC63,SEC61A1,RPL18,TRAM1,RPL31,RPS5,RPL6,RPLP0,RPL3,SRP54,RPS16,RPS19,RPL18A,SEC61B,RPL28,RPL19,RPL34,RPS13,RPS12,RPL24,SSR3,RPS15,RPL22,RPS25,RPL21,RPL5,RPS10,SSR1,RPL23,RPS4Y1,RPL36,RPL27,RPS15A,RPL35,RPS6,RPLP1,RPS24,SRP14,RPS2,RPS11,RPL13A,RPL11,RPS8,SRP9,RPS27A,RPL32,RPS3A,RPL37,RPL10,RPL7,RPL7A,RPS3,SRP19,RPL30,ZFAND2B,RPL8,RPL26,RPL29,SSR2,RPL9,RPS14,RPL27A,RPL13,SRP68,RPSA,AR…		SEC61A1,RPL28,RPL5,SRP14,RPS2,RPL11,RPS3A,RPL7A,SRP68,RPS7
GO_ESTABLISHMENT_OF_PROTEIN_LOCALIZATION_TO_ENDOPLASMIC_RETICULUM	GO:0072599	105	Down	8.042322932728167e-17	2.938262683472236e-13	1	SEC62,RPS20,SEC63,HSPA5,SEC61A1,RPL18,TRAM1,RPL31,RPS5,RAB10,RPL6,RPLP0,RPL3,PMM1,SRP54,CHMP4B,SGTA,RPS16,RPS19,RPL18A,SEC61B,RPL28,RPL19,RPL34,RPS13,RPS12,RPL24,SSR3,SPCS1,RPS15,RAB3GAP1,RPL22,RPS25,SPCS2,RAB3GAP2,RPL21,RPL5,RPS10,RPL23,SPCS3,RPS4Y1,RPL36,RPL27,SEC61G,RPS15A,RPL35,RPS6,RPLP1,RPS24,SRP14,RPS2,RPS11,RPL13A,RPL11,RPS8,SRP9,RPS27A,RPL32,RPS3A,RPL37,RPL10,RPL7,RPL7A,RPS3,SRP19,RPL30,…		SEC61A1,RAB10,RPL28,RPL5,SRP14,RPS2,RPL11,RPS3A,RPL7A,SRP68,RPS7
GO_PROTEIN_LOCALIZATION_TO_ENDOPLASMIC_RETICULUM	GO:0070972	124	Down	1.0243685519990043e-15	2.4950203364855747e-12	1	SEC62,RPS20,SEC63,HSPA5,SEC61A1,RPL18,TRAM1,RPL31,BCAP29,RPS5,RAB10,PPP1R15A,RPL6,RPLP0,KDELR3,RPL3,PMM1,SRP54,CHMP4B,VAPA,SGTA,RPS16,RPS19,KDELR1,RPL18A,SEC61B,GBF1,RPL28,RPL19,RPL34,RPS13,RPS12,RPL24,SSR3,SPCS1,RPS15,RTN4,RAB3GAP1,RPL22,RPS25,SPCS2,ANKRD13C,RAB3GAP2,RPL21,RPL5,RPS10,RPL23,SPCS3,RPS4Y1,RPL36,RPL27,SEC61G,RPS15A,UBAC2,OS9,KDELR2,RPL35,RPS6,RPLP1,RPS24,SRP14,RPS2,RPS11,RPL13A,RPL1…	PPP1R15A	SEC61A1,RAB10,RPL28,RTN4,RPL5,SRP14,RPS2,RPL11,RPS3A,RPL7A,SRP68,RPS7,DDRGK1
GO_TRANSLATIONAL_INITIATION	GO:0006413	172	Down	9.538049357871444e-12	1.7423631664491662e-8	2	DHX33,RPS20,TPR,EIF2AK2,EIF4B,RPL18,DHX29,PABPC1,EIF2B3,NCK2,RPL31,EIF4G3,DDX1,RPS5,EIF3I,MTIF2,EIF2AK1,PPP1R15A,RPL6,RPLP0,EIF3L,RPL3,EIF3D,EIF5,FMR1,DNAJC3,MTFMT,EIF3J,EIF3E,RPS16,RPS19,RPL18A,HSPB1,EIF3B,EIF4H,EIF3A,RPL28,RPL19,RPS6KB1,RPL34,EIF4G2,RPS13,EIF2B1,RPS12,RPL24,NCBP2,EIF1B,EIF4G1,EIF2B4,RPS15,RPL22,RPS25,GLE1,EIF2B2,PAIP2,COPS5,KHDRBS1,RPL21,MTIF3,RPL5,AGO2,PAIP2B,RPS10,MIF4GD,RPL2…	PPP1R15A,MIF4GD,NCK1	DNAJC3,EIF3E,RPL28,EIF1B,MTIF3,RPL5,EIF3G,RPS2,RPL11,EIF2A,RPS3A,EIF3H,RPL7A,EIF4E,LARP1,ABCE1,RPS7,EIF3K
GO_ATP_SYNTHESIS_COUPLED_ELECTRON_TRANSPORT	GO:0042773	76	Down	6.667880427253282e-11	9.744440456387946e-8	3	NDUFAB1,COX10,UQCRC1,COX15,BID,NDUFS1,NDUFB4,SDHA,COQ9,NDUFB2,DLD,NDUFB7,NDUFC1,NDUFS8,COX6A1,NDUFS7,COX7A2L,PARK7,NDUFB3,NDUFA8,DNAJC15,NDUFA1,COX6B1,COX7C,UQCR11,NDUFA5,NDUFA10,COX4I1,COX7B,NDUFA2,COX5B,ISCU,NDUFB5,NDUFAF1,NDUFA9,UQCRC2,NDUFB10,SDHC,SNCA,NDUFS6,NDUFB11,NDUFB9,NDUFC2,UQCRB,PINK1,NDUFS2,NDUFV3,NDUFS4,UQCRQ,COX6C,NDUFB6,NDUFB8,NDUFV1,SDHAF2,COA6,NDUFS5,UQCRFS1,MECP2,NDUFA3,CYCS,UQ…		NDUFAB1,NDUFB7,NDUFS8,PARK7,NDUFA8,NDUFA2,NDUFB5,NDUFB11,NDUFB9,NDUFS2,COX6C,NDUFB6,NDUFB8,NDUFS5,NDUFA11,COX8A
GO_MITOCHONDRIAL_ELECTRON_TRANSPORT_NADH_TO_UBIQUINONE	GO:0006120	46	Down	1.8362228040506658e-10	2.2362133381997022e-7	3	NDUFAB1,NDUFS1,NDUFB4,COQ9,NDUFB2,DLD,NDUFB7,NDUFC1,NDUFS8,NDUFS7,PARK7,NDUFB3,NDUFA8,DNAJC15,NDUFA1,NDUFA5,NDUFA10,NDUFA2,ISCU,NDUFB5,NDUFAF1,NDUFA9,NDUFB10,SNCA,NDUFS6,NDUFB11,NDUFB9,NDUFC2,PINK1,NDUFS2,NDUFV3,NDUFS4,NDUFB6,NDUFB8,NDUFV1,NDUFS5,NDUFA3,NDUFA11,NDUFV2,NDUFB1,NDUFA12,NDUFA6,NDUFA13,NDUFA4,NDUFS3,NDUFA7		NDUFAB1,NDUFB7,NDUFS8,PARK7,NDUFA8,NDUFA2,NDUFB5,NDUFB11,NDUFB9,NDUFS2,NDUFB6,NDUFB8,NDUFS5,NDUFA11
GO_NUCLEAR_TRANSCRIBED_MRNA_CATABOLIC_PROCESS_NONSENSE_MEDIATED_DECAY	GO:0000184	111	Down	4.096236289243191e-10	4.2758855093571424e-7	2	UPF1,RPS20,RPL18,PABPC1,RPL31,RPS5,RPL6,RPLP0,RPL3,GSPT1,EIF3E,RPS16,RPS19,PPP2R1A,RPL18A,SMG9,RPL28,RPL19,CASC3,RPL34,RPS13,MAGOHB,RPS12,PPP2CA,RPL24,NCBP2,EIF4G1,RPS15,RPL22,SMG7,RPS25,ETF1,RPL21,RPL5,RPS10,UPF3B,RPL23,RPS4Y1,RPL36,RPL27,CTIF,RPS15A,RPL35,RPS6,RPLP1,RPS24,PARN,RPS2,EIF4A3,RPS11,RPL13A,RPL11,RPS8,RPS27A,RPL32,RPS3A,RPL37,RPL10,RPL7,RPL7A,RPS3,UPF2,NBAS,RPL30,SMG1,RPL8,RPL26,RPL2…	GSPT1,SMG9,DCP2,DCP1A	EIF3E,RPL28,RPL5,RPS2,RPL11,RPS3A,RPL7A,RPS7
GO_NADH_DEHYDROGENASE_COMPLEX_ASSEMBLY	GO:0010257	51	Down	3.407438320055122e-9	2.8886407529048647e-6	4	NDUFAB1,NDUFS1,NDUFB4,BCS1L,TIMM21,NDUFB2,NDUFB7,COA1,NDUFC1,FOXRED1,NDUFS8,TIMMDC1,NDUFS7,NDUFB3,NDUFA8,NDUFAF4,NDUFA1,NDUFA5,ECSIT,NDUFA10,NDUFA2,NDUFB5,NDUFAF1,NDUFA9,NDUFB10,NDUFS6,NDUFB11,NDUFB9,NDUFC2,OXA1L,NDUFAF6,NDUFS2,NDUFV3,NDUFAF2,NDUFS4,NDUFB6,NDUFB8,NDUFV1,NDUFS5,NDUFA3,TMEM126B,NDUFA11,ACAD9,NDUFAF3,NDUFV2,NDUFB1,NDUFA12,NDUFA6,NDUFA13,NDUFS3,NDUFA7		NDUFAB1,NDUFB7,COA1,NDUFS8,NDUFA8,NDUFA2,NDUFB5,NDUFB11,NDUFB9,NDUFS2,NDUFB6,NDUFB8,NDUFS5,NDUFA11,NDUFAF3
GO_OXIDATIVE_PHOSPHORYLATION	GO:0006119	96	Down	3.5579262044811525e-9	2.8886407529048647e-6	3	NDUFAB1,COX10,UQCRC1,COX15,BID,NDUFS1,NDUFB4,RHOA,SDHA,COQ9,NDUFB2,DLD,MSH2,NDUFB7,PGK1,NDUFC1,NDUFS8,COX6A1,COX7A2,NDUFS7,COX7A2L,PARK7,NDUFB3,NDUFA8,DNAJC15,NDUFA1,SLC25A23,COX6B1,COX7C,UQCR11,NDUFA5,NDUFA10,COX4I1,COX7B,NDUFA2,COX5B,ISCU,NDUFB5,UQCC2,NDUFAF1,NDUFA9,UQCRC2,NDUFB10,SDHC,SNCA,NDUFS6,NDUFB11,NDUFB9,SURF1,NDUFC2,UQCRB,PINK1,NDUFS2,NDUFV3,COX7A1,AK4,NDUFS4,UQCRQ,COX6C,FXN,ATP7A,NDUF…	FXN	NDUFAB1,NDUFB7,NDUFS8,PARK7,NDUFA8,NDUFA2,NDUFB5,UQCC2,NDUFB11,NDUFB9,NDUFS2,COX6C,NDUFB6,NDUFB8,NDUFS5,NDUFA11,COX8A
GO_RESPIRATORY_ELECTRON_TRANSPORT_CHAIN	GO:0022904	90	Down	7.0500484787465405e-9	5.1514704234200975e-6	3	NDUFAB1,SLC25A13,COX10,UQCRC1,COX15,BID,NDUFS1,NDUFB4,SDHA,COQ9,NDUFB2,DLD,NDUFB7,ETFB,NDUFC1,PPARGC1A,NDUFS8,COX6A1,ALDH5A1,GPD2,NDUFS7,SLC25A12,COX7A2L,PARK7,SDHB,NDUFB3,NDUFA8,DNAJC15,NDUFA1,COX6B1,COX7C,UQCR11,NDUFA5,NDUFA10,COX4I1,COX7B,NDUFA2,MYBBP1A,COX5B,ISCU,NDUFB5,NDUFAF1,NDUFA9,ETFA,UQCRC2,NDUFB10,SDHC,SNCA,NDUFS6,NDUFB11,NDUFB9,NDUFC2,UQCRB,PINK1,NDUFS2,NDUFV3,NDUFAF2,NDUFS4,UQCRQ,COX…	GPD2	NDUFAB1,NDUFB7,ETFB,NDUFS8,PARK7,NDUFA8,NDUFA2,NDUFB5,NDUFB11,NDUFB9,NDUFS2,COX6C,NDUFB6,NDUFB8,NDUFS5,NDUFA11,COX8A
GO_PROTEIN_TARGETING_TO_MEMBRANE	GO:0006612	150	Down	1.0082412033664937e-8	6.697471339089972e-6	1	SEC62,RPS20,ZDHHC6,SEC63,PEX3,HSPA5,SEC61A1,RPL18,TRAM1,RPL31,RPS5,RPL6,RPLP0,RPL3,MIEF1,SRP54,CHMP4B,ZDHHC2,SGTA,RPS16,AKT2,RPS19,RPL18A,SEC61B,RPL28,RPL19,RPL34,RPS13,RPS12,RPL24,SSR3,RPS15,ICMT,RPL22,RPS25,ITGB1BP1,PEX16,RPL21,RPL5,VAMP7,RPS10,SSR1,RPL23,RAB3IP,RPS4Y1,RPL36,RPL27,EXOC4,INPP5K,RPS15A,ZDHHC4,RTP4,RPL35,RPS6,SDCBP,RPLP1,RPS24,PEX5,VPS37B,SRP14,RPS2,ERBB2,RPS11,RPL13A,RPL11,RPS8,S…	PEX5,CHM	SEC61A1,ZDHHC2,RPL28,RPL5,SRP14,RPS2,RPL11,RPS3A,RPL7A,SRP68,RPS7
GO_ELECTRON_TRANSPORT_CHAIN	GO:0022900	124	Down	1.0166017436217864e-7	6.190257450536994e-5	3	NDUFAB1,SLC25A13,CIAPIN1,COX10,CYB561,UQCRC1,COX15,BID,NDUFS1,GLRX2,CYBA,AKR7A2,NDUFB4,P4HA2,SDHA,ME2,AKR1B1,COQ9,NDUFB2,DLD,PHGDH,NDUFB7,IDH3B,GSR,ETFB,GLRX3,NDUFC1,PPARGC1A,NDUFS8,ALDH2,COX6A1,ALDH5A1,COX7A2,GPD2,NDUFS7,SLC25A12,COX7A2L,PARK7,SDHB,AKR1A1,NDUFB3,NDUFA8,DNAJC15,NQO2,NDUFA1,COX6B1,COX7C,UQCR11,POR,NDUFA5,NDUFA10,COX4I1,COX7B,NDUFA2,MYBBP1A,COX5B,ISCU,NDUFB5,FDX1,NDUFAF1,NDUFA9,ETF…	GPD2,TXNRD3	NDUFAB1,PHGDH,NDUFB7,ETFB,NDUFS8,PARK7,NDUFA8,NDUFA2,NDUFB5,NDUFB11,NDUFB9,NDUFS2,COX6C,NDUFB6,NDUFB8,CYB5A,NDUFS5,NDUFA11,COX8A,ADH5
GO_MITOCHONDRIAL_RESPIRATORY_CHAIN_COMPLEX_ASSEMBLY	GO:0033108	81	Down	1.557249871054641e-7	8.752942159843278e-5	4	NDUFAB1,TTC19,NDUFS1,NDUFB4,BCS1L,TIMM21,NDUFB2,NDUFB7,SAMM50,COA1,TFAM,NDUFC1,FOXRED1,NDUFS8,TIMMDC1,NDUFS7,NDUFB3,NDUFA8,NDUFAF4,FASTKD3,NDUFA1,NDUFA5,ECSIT,NDUFA10,SCO2,NDUFA2,SCO1,COX16,NDUFB5,UQCC2,NDUFAF1,COX17,NDUFA9,NDUFB10,NDUFS6,NDUFB11,NDUFB9,SURF1,NDUFC2,SDHAF4,OXA1L,NDUFAF6,UQCRB,NDUFS2,NDUFV3,COX18,NDUFAF2,NDUFS4,NDUFB6,NDUFB8,NDUFV1,SDHAF2,NDUFS5,NDUFA3,TMEM126B,SLC25A33,NDUFA11,AC…		NDUFAB1,NDUFB7,COA1,NDUFS8,NDUFA8,NDUFA2,NDUFB5,UQCC2,NDUFB11,NDUFB9,NDUFS2,NDUFB6,NDUFB8,NDUFS5,NDUFA11,NDUFAF3
GO_CYTOPLASMIC_TRANSLATION	GO:0002181	86	Down	5.526361902148536e-7	2.8843661727856684e-4	2	RPL26L1,YBX3,RPL18,ZC3H15,FTSJ1,RPL31,EIF3I,RPL6,RPLP0,EIF3L,EIF3D,EIF5,FMR1,GSPT1,EIF3J,EIF3E,RPL18A,EIF3B,EIF3A,CPEB3,RPL19,DRG2,RWDD1,CPEB4,RPL24,EIF4G1,RPL22,DPH5,ETF1,EIF2S2,RPL36,EIF2S3,EIF3G,UNK,DPH6,DHX9,CPEB2,RPLP1,DENR,RPL13A,RPL11,EIF2D,RPL32,EIF3H,DPH7,EIF3M,DPH3,RPL30,EIF4A2,NCK1,RPL8,EIF4A1,RPL26,RPL29,RPL22L1,RPL9,EEF2,RPSA,CNBP,DNAJC24,RPS21,RPL38,RBM4,RPL15,DHX36,EIF3F,EIF3K,RPL3…	GSPT1,NCK1	EIF3E,EIF3G,RPL11,EIF3H,EIF3K
GO_ESTABLISHMENT_OF_PROTEIN_LOCALIZATION_TO_MEMBRANE	GO:0090150	229	Down	1.787043765007708e-6	8.705285860607548e-4	1	BAD,ARHGAP44,SEC62,RPS20,BID,ZDHHC6,SEC63,PEX3,HSPA5,GOPC,VAMP3,SEC61A1,RPL18,TRAM1,GRIPAP1,VPS35,RPL31,NSF,HSP90AA1,RPS5,RAB10,BAX,RPL6,RPLP0,TIMM13,GGA1,TOMM22,RPL3,MIEF1,SAMM50,TIMM9,SRP54,ARFRP1,CHMP4B,UBL4A,GGA2,RAB11A,ZDHHC2,SGTA,PDCD5,RPS16,AKT2,RPS19,RPL18A,SEC61B,MAPK8,RPL28,RPL19,YWHAE,RAB34,RPL34,RPS13,KRT18,RPS12,GOLPH3,TFDP2,RPL24,SSR3,RPS15,SPTBN1,GORASP2,RAB3GAP1,ICMT,RPL22,BLZF1,R…	PEX5,CHM	SEC61A1,HSP90AA1,RAB10,ZDHHC2,RPL28,RPL5,SRP14,RPS2,RPL11,RPS3A,RPL7A,YWHAB,SRP68,RPS7,RAB11B,VAMP2,CD24
GO_REGULATION_OF_CELLULAR_AMINO_ACID_METABOLIC_PROCESS	GO:0006521	49	Down	1.996253656655099e-6	9.116640918236755e-4	2	PSMB1,PSMC4,PSMA4,PSME4,PSMC5,PSME1,COMT,PSMD5,PSMD8,PSMC6,PSMA3,PSMC1,PSMB5,PSMA6,PSME2,PSMA7,PSMD10,PSMD7,OAZ1,PSMA2,PSMD3,PSMD11,PSMD9,PSMD14,ODC1,PARK7,PSMF1,PSMB2,PSMA1,PSME3,PSMB7,PSMB6,PSMA5,OAZ3,AZIN1,PSMD4,PSMB4,PSMC2,PSMD6,PSMC3,PSMD1,PSMD2,OAZ2,PSMD13,PSMD12,PSMB8,PSMB10,PSMB9,PSMB3	PSME3	PSMD8,PARK7,PSMB7,PSMB4,PSMD6,OAZ2
GO_VIRAL_GENE_EXPRESSION	GO:0019080	169	Down	2.291157802693823e-6	9.847935331931627e-4	2	POLR2J,RPS20,PTBP1,NUP160,POLR2B,TPR,RSF1,RPL18,TAF11,NUP133,NUCKS1,RPL31,NUP37,CCNT2,RPS5,REST,SEH1L,RPL6,RPLP0,TFAP4,NUP50,POLR2E,SMARCB1,EIF3L,POLR2F,RPL3,EIF3D,EP300,SNW1,NELFCD,NUP93,POLR2C,MON1B,RPS16,POLR2I,RPS19,RPL18A,USF2,EIF3B,TRIM14,EIF3A,RPL28,RPL19,NUP88,RPL34,RPS13,NUP98,NUP107,RPS12,NUP155,RPL24,SPCS1,RPS15,RPL22,HDAC1,RPS25,TARDBP,ZNF639,RPL21,RPL5,RPS10,NUP153,GTF2F1,RPL23,NUP21…	CCNT2,NUP88,POM121	POLR2F,RPL28,RPL5,EIF3G,RPS2,RPL11,RPS3A,RPL7A,POLR2H,RPS7,SUPT4H1
GO_RESPONSE_TO_AMPHETAMINE	GO:0001975	9	Down	2.909873601132569e-6	0.0011812470224153155	2	PPP1R1B,PPP3CA,SOD1,RGS10,RANBP2,NR4A2,CALM3,HPRT1,HDAC2		PPP3CA,RGS10,HPRT1
GO_FORMATION_OF_CYTOPLASMIC_TRANSLATION_INITIATION_COMPLEX	GO:0001732	15	Down	3.5088746522385964e-6	0.001349439320205654	4	EIF3I,EIF3L,EIF3D,EIF5,EIF3J,EIF3E,EIF3B,EIF3A,EIF2S2,EIF3G,EIF3H,EIF3M,EIF3F,EIF3K,EIF3C		EIF3E,EIF3G,EIF3H,EIF3K
GO_REGULATION_OF_CELLULAR_AMINE_METABOLIC_PROCESS	GO:0033238	56	Down	3.758645739729462e-6	0.0013732212210101592	2	PSMB1,PSMC4,PSMA4,PSME4,VPS35,PSMC5,PSME1,COMT,PSMD5,PSMD8,PSMC6,PSMA3,PSMC1,PSMB5,PSMA6,PSME2,PSMA7,PSMD10,PSMD7,OAZ1,PSMA2,PSMD3,PSMD11,PSMD9,PSMD14,ODC1,PARK7,PSMF1,PSMB2,PNKD,PSMA1,PSME3,PSMB7,PSMB6,PSMA5,OAZ3,SNCA,PAOX,NR4A2,AZIN1,PSMD4,PSMB4,PSMC2,PSMD6,HPRT1,PSMC3,PSMD1,PSMD2,OAZ2,ABAT,PSMD13,PSMD12,PSMB8,PSMB10,PSMB9,PSMB3	PSME3	PSMD8,PARK7,PSMB7,PSMB4,PSMD6,HPRT1,OAZ2
GO_NUCLEAR_TRANSCRIBED_MRNA_CATABOLIC_PROCESS	GO:0000956	172	Down	4.555750226462945e-6	0.0015851841383221306	2	UPF1,RPS20,CSDE1,MRTO4,THRAP3,RPL18,PABPC1,RPL31,EXOSC7,MLH1,EXOSC5,TNRC6C,CNOT4,DIS3,RPS5,CNOT3,RPL6,RPLP0,TNRC6A,AGO1,RPL3,TNRC6B,GSPT1,EIF3E,RPS16,RPS19,PPP2R1A,RPL18A,SMG9,LSM5,EXOSC3,CPEB3,RPL28,RPL19,CASC3,DDX5,RPL34,DCPS,DDX6,RPS13,MAGOHB,CNOT2,RPS12,HBS1L,CNOT6,PPP2CA,XRN1,RPL24,NCBP2,EIF4G1,RPS15,RPL22,SMG7,RPS25,EXOSC8,ETF1,RPL21,RPL5,EXOSC9,AGO2,RPS10,CNOT1,UPF3B,RPL23,PCID2,ZFP36,RPS4…	GSPT1,SMG9,PELO,ZC3H12A,DCP2,DCP1A	CSDE1,CNOT4,EIF3E,RPL28,RPL5,LSM7,RPS2,RPL11,RPS3A,RPL7A,EXOSC1,RPS7
GO_RIBOSOME_ASSEMBLY	GO:0042255	48	Down	6.149925448544938e-6	0.0020426138751144483	4	MRTO4,NLE1,MRPL22,RPS5,RPL6,RPLP0,RPL3,RPS19,C1QBP,BRIX1,RPL24,RPS15,NSUN4,FASTKD2,MTERF4,MRPS2,RPL5,RPS10,MRPS7,SBDS,DHX30,ERAL1,NIP7,RSL24D1,RPL11,EIF2A,ABT1,RPL10,MTERF3,RPS14,RPSA,RPL38,MRPL11,RPS27,RRS1,NPM1,MRPS11,RPS27L,RRP7A,RPF2,RPL12,RPL23A,DDX3X,RPS28,EIF6,MRPL20,MPV17L2,BOP1		RPL5,RPL11,EIF2A,RPF2
GO_CELLULAR_RESPIRATION	GO:0045333	140	Down	1.5565810909715737e-5	0.004945190448577952	3	NDUFAB1,SLC25A13,COX10,UQCRC1,MDH1,COX15,BID,NDUFS1,CS,NDUFB4,MTFR1,IDH3G,SDHA,ME2,NOA1,COQ9,NDUFB2,DLD,FH,NDUFB7,ACO2,HIF1A,IDH3B,ETFB,NDUFC1,PPARGC1A,NDUFS8,TRPV4,COX6A1,ALDH5A1,NNT,GPD2,NDUFS7,COQ10B,SLC25A12,COX7A2L,PARK7,SDHB,MTFR1L,NDUFB3,NDUFA8,DLST,IDE,DNAJC15,CAT,PIK3CA,ACO1,CISD1,NDUFA1,SLC25A23,PANK2,COX6B1,TRAP1,COX7C,UQCR11,NDUFA5,NDUFA10,COX4I1,COX7B,NDUFA2,PDHA1,MYBBP1A,BLOC1S1,COQ…	NOA1,GPD2,FXN	NDUFAB1,NDUFB7,ETFB,NDUFS8,PARK7,NDUFA8,ACO1,NDUFA2,BLOC1S1,NDUFB5,NDUFB11,NDUFB9,NDUFS2,COX6C,NDUFB6,NDUFB8,NDUFS5,NDUFA11,COX8A
GO_RESPONSE_TO_AMINE	GO:0014075	13	Down	1.8458800108972605e-5	0.005619935516510951	2	ASS1,PPP1R1B,PPP3CA,SOD1,RGS10,HNMT,RANBP2,NR4A2,CALM3,HPRT1,UROS,HDAC2,NME1		PPP3CA,RGS10,HPRT1
GO_RNA_CATABOLIC_PROCESS	GO:0006401	312	Down	2.226337242516311e-5	0.006507138492426673	2	UPF1,PSMB1,RPS20,CSDE1,PSMC4,RNH1,VIM,RNASET2,ZCCHC8,PSMA4,MRTO4,THRAP3,PUM2,YBX3,RPL18,YBX1,ELAVL1,ROCK1,PSME4,PABPC1,RPL31,IGF2BP2,EXOSC7,RBM7,MLH1,EXOSC5,TNRC6C,CNOT4,XPO1,TNPO1,DIS3,RPS5,PSMC5,CNOT3,KHSRP,XRN2,RPL6,RPLP0,FUS,PCBP4,PABPC4,TNRC6A,ALKBH5,PSME1,HNRNPC,AGO1,PSMD5,PSMD8,CIRBP,HNRNPM,GTPBP1,RPL3,TNRC6B,PSMC6,PSMA3,ZC3H14,PSMC1,PSMB5,APEX1,PSMA6,PSME2,PSMA7,PSMD10,FMR1,PSMD7,GSPT1,MY…	KHSRP,PCBP4,GSPT1,SMG9,PSME3,SCGB1A1,PELO,ZC3H12A,DCP2,ERN1,DCP1A	CSDE1,ELAVL1,CNOT4,PSMD8,CIRBP,EIF3E,RPL28,HSPA8,RPL5,LSM7,PSMB7,RPS2,RPL11,RPS3A,RPL7A,LARP1,PSMB4,PSMD6,YWHAB,RNASE6,UBB,EXOSC1,RPS7,SND1
GO_PROTEIN_FOLDING_IN_ENDOPLASMIC_RETICULUM	GO:0034975	9	Down	4.5679882733670896e-5	0.0126385529898716	2	HSPA5,DNAJC10,ERO1B,DNAJC3,CANX,HSP90B1,PDIA3,CALR,ERO1A		DNAJC3,HSP90B1,PDIA3
GO_RIBOSOMAL_LARGE_SUBUNIT_BIOGENESIS	GO:0042273	55	Down	4.670055162536379e-5	0.0126385529898716	4	LAS1L,RPL26L1,NOP16,MRTO4,NLE1,DDX18,RPL6,RPLP0,PES1,SNU13,RPL3,GTPBP4,FTSJ3,PAK1IP1,BRIX1,RPL24,EBNA1BP2,FASTKD2,GTF3A,RPL5,DHX30,NIP7,WDR74,RPL35,RSL24D1,WDR12,RPL11,NVL,NHP2,RPL7L1,RPL10,RPL7,SURF6,RPL7A,MALSU1,RPL26,MRPL1,RSL1D1,RPL38,ZNF622,MRPL11,RRS1,NPM1,RPL35A,RPL14,NOC2L,RPF2,RPL12,RPL23A,SDAD1,RPL10A,EIF6,MRPL20,BOP1,ZNHIT3		RPL5,RPL11,NHP2,RPL7A,RPF2,ZNHIT3
GO_PEPTIDE_BIOSYNTHETIC_PROCESS	GO:0043043	481	Down	5.240133947242435e-5	0.013674878125893027	2	UPF1,DHX33,GGCT,RPS20,GCLM,VIM,RPL26L1,TPR,MRPS10,EIF2AK2,PUM2,MRPL43,YBX3,MRPS35,EIF4B,RPL18,HAGH,ZC3H15,ELAVL1,DHX29,RHOA,IARS2,ROCK1,FTSJ1,SRBD1,PABPC1,EIF2B3,TCOF1,NCK2,RPL31,IGF2BP2,MRPS34,EIF4G3,TNRC6C,DDX1,JMJD4,MRPL22,RPS5,NOA1,EIF3I,MTIF2,MGST2,EIF2AK1,MRPL28,PPP1R15A,OGFOD1,CNOT3,KHSRP,RPL6,MAPKAPK5,GCN1,RPLP0,MRPS33,PABPC4,TNRC6A,AGO1,DHPS,MRPS18A,CIRBP,MKNK2,MAPK1,EIF3L,GTPBP1,POLDIP3…	NOA1,PPP1R15A,KHSRP,PCIF1,GSPT1,FARSB,MIF4GD,NCK1,ZC3H12A,EEF1G	MRPL43,ELAVL1,CIRBP,MKNK2,RBM3,DNAJC3,EIF3E,RPL28,EIF1B,MTIF3,RPL5,ACO1,EIF3G,UQCC2,RPS2,APP,RPL11,EIF2A,RPS3A,EIF3H,RPL7A,EIF4E,LARP1,AIMP1,ABCE1,MRPL36,RPS7,SHMT1,EIF3K,GADD45GIP1,PURA
GO_PEPTIDYL_ASPARAGINE_MODIFICATION	GO:0018196	30	Down	5.654034667948287e-5	0.014246217696102804	2	DPM1,FUT8,ST6GAL1,LMAN1,MAGT1,UGGT2,TUSC3,RPN2,ALG5,DAD1,MGAT1,STT3A,UGGT1,DPM2,MGAT5,ALG8,SYVN1,STT3B,RPN1,VCP,HIF1AN,MGAT2,DPM3,MCFD2,NUDT14,UBE2G2,UBE2J1,OSTC,OST4,DDOST		RPN2,ALG5,DAD1,STT3B,UBE2G2
GO_PLATELET_DEGRANULATION	GO:0002576	54	Down	5.9814323032071626e-5	0.014568775279844912	1	LAMP2,CD9,VCL,RAB27B,WDR1,ACTN1,STXBP2,APLP2,TF,BRPF3,VTI1B,TIMP1,MAGED2,CDC37L1,LGALS3BP,PHACTR2,VEGFA,QSOX1,CLU,TUBA4A,ACTN4,CD63,STXBP1,TLN1,THBS1,OLA1,EGF,SOD1,APP,SCCPDH,MANF,LHFPL2,SERPING1,ALDOA,VEGFC,APOOL,TAGLN2,DMTN,CYB5R1,TEX264,ANXA5,SERPINF2,VEGFB,CHID1,GAS6,SERPINA3,NHLRC2,FAM3C,PSAP,CFD,CALM1,F5,TMSB4X,LYN		ACTN1,APP,SCCPDH,ALDOA,CYB5R1,VEGFB,CHID1,PSAP
GO_PROTEIN_TARGETING	GO:0006605	319	Down	7.555564578634735e-5	0.01780919689551097	1	M6PR,CROT,LAMP2,SEC62,RPS20,BID,AGPS,ZDHHC6,TOMM34,SEC63,PEX3,HSPA5,VPS13D,USP36,SEC61A1,ACAA1,RPL18,AP3D1,TRAM1,RAB27A,CSNK2A2,RPL31,SREBF1,UBE2D1,LMAN1,TIMM21,RAB7A,HSP90AA1,RPS5,ZFAND6,HUWE1,ACOX3,RPL6,RPLP0,CRAT,SH3GLB1,TIMM13,HPS4,TOMM22,FBXO7,TSPO,RPL3,SYNGR1,MIEF1,SAMM50,PMM1,VTI1B,TIMM9,SRP54,CHMP4B,ACOT8,LONP2,MON1B,MLYCD,ZDHHC2,BNIP3L,NUCB1,ECH1,SGTA,TIMM44,PDCD5,RPS16,TIMM50,AKT2,RPS19…	AGPS,CSNK2A2,PEX5,TYSND1,CHM	SEC61A1,HSP90AA1,ZDHHC2,RPL28,UBE2D3,HSPA8,RPL5,HSD17B4,GCC2,SRP14,RPS2,RPL11,HAX1,RPS3A,RPL7A,TIMM8B,YWHAB,SRP68,UBB,RPS7,PARL,UBE2L3
GO_ANTIGEN_PROCESSING_AND_PRESENTATION_OF_PEPTIDE_ANTIGEN	GO:0048002	132	Down	8.089245948828969e-5	0.018471287546279146	5	AP2B1,PSMB1,PSMC4,CD74,PSMA4,AP2S1,VAMP3,CYBA,KIF2A,PSME4,AP1M1,RAB7A,DYNC1I2,CAPZB,KIF22,DNM2,ITGB5,PSMC5,DYNLL1,PSME1,SNAP23,PSMD5,PSMD8,AP1B1,PSMC6,PSMA3,LGMN,PSMC1,PSMB5,PSMA6,PSME2,SEC23A,PSMA7,KIF3B,PSMD10,PSMD7,PYCARD,DCTN6,FCGRT,AP1S1,PSMA2,PSMD3,PSMD11,PSMD9,LNPEP,SEC24A,ACTR1B,PSMD14,CAPZA1,CTSD,VAMP8,IDE,CLTA,PSMF1,PSMB2,KLC1,CANX,PSMA1,AP1M2,KIF3A,PSME3,ACTR10,DCTN4,CTSL,DYNC1LI2,PSMB…	PSME3,CHUK	PSMD8,CTSD,PSMB7,ARF1,PSMB4,AP2M1,PSMD6,B2M,PDIA3,CTSF
GO_AMINE_METABOLIC_PROCESS	GO:0009308	78	Down	1.0282735006379166e-4	0.022768468088367445	2	GDE1,PSMB1,PSMC4,CHDH,PSMA4,PSME4,VPS35,SLC44A1,PSMC5,SMOX,PSME1,COMT,DHPS,PSMD5,PSMD8,PSMC6,PSMA3,PSMC1,PSMB5,PSMA6,PSME2,PSMA7,PSMD10,SMS,PSMD7,OAZ1,GCDH,PSMA2,PSMD3,PSMD11,CHKA,PSMD9,PSMD14,ODC1,KYNU,PARK7,SRM,AGMAT,AMD1,PSMF1,PSMB2,PNKD,PSMA1,SAT1,PSME3,PSMB7,NAAA,SAT2,PSMB6,PSMA5,OAZ3,SNCA,PAOX,HNMT,NR4A2,AZIN1,PSMD4,PSMB4,PSMC2,PSMD6,ALDH7A1,ATP7A,HPRT1,PSMC3,MECP2,PSMD1,PSMD2,OAZ2,ABAT,AFM…	PSME3	PSMD8,PARK7,PSMB7,PSMB4,PSMD6,HPRT1,OAZ2
GO_INOSITOL_METABOLIC_PROCESS	GO:0006020	6	Up	1.1597200514587843e-4	0.023410507128276217	2	IPPK,IMPA1,IMPA2,PPIP5K2,MECP2,SLC5A3	IPPK,IMPA2,PPIP5K2,SLC5A3
GO_ANTIGEN_PROCESSING_AND_PRESENTATION_OF_EXOGENOUS_PEPTIDE_ANTIGEN_VIA_MHC_CLASS_I	GO:0042590	59	Down	1.1662052867871949e-4	0.023410507128276217	5	PSMB1,PSMC4,PSMA4,VAMP3,CYBA,PSME4,ITGB5,PSMC5,PSME1,SNAP23,PSMD5,PSMD8,PSMC6,PSMA3,PSMC1,PSMB5,PSMA6,PSME2,PSMA7,PSMD10,PSMD7,PSMA2,PSMD3,PSMD11,PSMD9,LNPEP,PSMD14,VAMP8,PSMF1,PSMB2,PSMA1,PSME3,PSMB7,ITGAV,PSMB6,PSMA5,PSMD4,PSMB4,PSMC2,PSMD6,PSMC3,B2M,PDIA3,TAP1,PSMD1,PSMD2,CALR,PSMD13,PSMD12,PSMB8,TAP2,HLA-E,HLA-F,PSMB10,CHUK,TAPBP,PSMB9,SEC22B,PSMB3	PSME3,CHUK	PSMD8,PSMB7,PSMB4,PSMD6,B2M,PDIA3
GO_PURINE_NUCLEOBASE_TRANSPORT	GO:0006863	3	Down	1.1854232431178595e-4	0.023410507128276217	1	SLC25A5,VDAC3,SLC25A4		VDAC3,SLC25A4
GO_NUCLEOBASE_TRANSPORT	GO:0015851	3	Down	1.1854232431178595e-4	0.023410507128276217	1	SLC25A5,VDAC3,SLC25A4		VDAC3,SLC25A4
GO_PROTEIN_LINEAR_POLYUBIQUITINATION	GO:0097039	3	Down	1.272716599222975e-4	0.024269246719485164	2	XIAP,RBCK1,SHARPIN		XIAP,RBCK1
GO_RESPONSE_TO_HYDROSTATIC_PRESSURE	GO:0051599	1	Down	1.2953340934171635e-4	0.024269246719485164	2	KRT8		KRT8
GO_POSITIVE_REGULATION_OF_INTRINSIC_APOPTOTIC_SIGNALING_PATHWAY_BY_P53_CLASS_MEDIATOR	GO:1902255	4	Down	1.4053841650213695e-4	0.02567285523452787	2	RPL11,RPL26,UBB,RPS7		RPL11,UBB,RPS7
GO_MYELOID_LEUKOCYTE_MEDIATED_IMMUNITY	GO:0002444	309	Down	1.5323396336972892e-4	0.02729573503016421	5	FUCA2,ENPP4,KMT2E,LAMP2,PSMB1,MGST1,PLAUR,LTF,MVP,DNASE1L1,CAPN1,SERPINB1,ERP44,DERA,RNASET2,CD44,GRN,ATP6V0A1,VCL,TIMP2,AGA,HEXB,CYBA,HEBP2,SERPINB3,GDI2,ATP11B,ACAA1,CTSA,CNN2,CDK13,PKM,RHOA,ROCK1,ATP11A,RAB27A,WDR1,AP1M1,RAB7A,STXBP2,TOLLIP,XRCC5,CEACAM1,PGM1,DDX1,PSEN1,HSP90AA1,PPIE,GSTP1,RAB10,CD59,SCAMP1,CPNE3,B4GALT1,CEACAM6,HUWE1,FTL,MAVS,DYNLL1,LYZ,CMTM6,SNAP23,CRISP3,HSP90AB1,DSP,RAB18,…	DNASE1L1,SERPINB3,PSEN1,HMOX2,TICAM1,CXCL1	GDI2,HSP90AA1,RAB10,HSP90AB1,DNAJC3,HSPA8,TMEM30A,PRDX6,CTSD,YPEL5,SLPI,PSMB7,PRCP,SRP14,CREG1,ILF2,DYNLT1,ALDOA,PSMD6,CTSB,B2M,KCMF1,FUCA1,LAMP1,HMGB1,PSAP,NEU1,VAMP2
GO_PEPTIDE_METABOLIC_PROCESS	GO:0006518	555	Down	1.5689350913738835e-4	0.02729573503016421	2	UPF1,DHX33,GGCT,MGST1,RPS20,GLRX2,GCLM,VIM,IFNGR1,RPL26L1,TPR,MRPS10,EIF2AK2,PUM2,MRPL43,YBX3,MRPS35,EIF4B,RPL18,HAGH,ZC3H15,ELAVL1,DHX29,RHOA,IARS2,ROCK1,FTSJ1,SRBD1,PABPC1,EIF2B3,TCOF1,NCK2,RPL31,IGF2BP2,PICALM,MRPS34,EIF4G3,TNRC6C,DDX1,PSEN1,JMJD4,MRPL22,NFE2L1,RPS5,NOA1,GSTP1,EIF3I,MTIF2,MGST2,EIF2AK1,MRPL28,ERO1B,PPP1R15A,OGFOD1,CNOT3,KHSRP,RPL6,MAPKAPK5,GCN1,RPLP0,MRPS33,PABPC4,TNRC6A,AGO1,…	PSEN1,NOA1,PPP1R15A,KHSRP,PCIF1,GSPT1,FARSB,MIF4GD,NCK1,ZC3H12A,EEF1G	MRPL43,ELAVL1,CIRBP,MKNK2,RBM3,DNAJC3,EIF3E,RPL28,EIF1B,PARK7,MTIF3,RPL5,ACO1,EIF3G,UQCC2,RPS2,APP,RPL11,EIF2A,RPS3A,EIF3H,RPL7A,EIF4E,LARP1,AIMP1,ABCE1,GPX4,MRPL36,RPS7,SHMT1,EIF3K,GADD45GIP1,PURA
GO_RIBOSOMAL_LARGE_SUBUNIT_ASSEMBLY	GO:0000027	21	Down	1.8468146015522012e-4	0.031382963473353336	4	MRTO4,NLE1,RPL6,RPLP0,RPL3,BRIX1,RPL24,FASTKD2,RPL5,DHX30,RSL24D1,RPL11,RPL10,RPL38,MRPL11,RRS1,RPF2,RPL12,RPL23A,MRPL20,BOP1		RPL5,RPL11,RPF2
GO_ANTIGEN_PROCESSING_AND_PRESENTATION	GO:0019882	145	Down	2.0890357361340425e-4	0.034692236645298746	5	AP2B1,PSMB1,PSMC4,CD74,PSMA4,AP2S1,VAMP3,CYBA,ATG5,AP3D1,KIF2A,PSME4,RAB27A,AP1M1,RAB7A,DYNC1I2,CAPZB,KIF22,DNM2,ITGB5,RAB10,PSMC5,DYNLL1,PSME1,SNAP23,PSMD5,PSMD8,AP1B1,PSMC6,PSMA3,LGMN,PSMC1,PSMB5,PSMA6,PSME2,SEC23A,PSMA7,KIF3B,PSMD10,PSMD7,PYCARD,CTSH,DCTN6,FCGRT,AP1S1,PSMA2,PSMD3,PSMD11,RAB34,PSMD9,RAB5B,LNPEP,SEC24A,ACTR1B,PSMD14,CAPZA1,CTSD,RAB32,VAMP8,IDE,CLTA,PSMF1,PSMB2,KLC1,CANX,PSMA1,AP…	PSME3,CHUK	RAB10,PSMD8,CTSD,PSMB7,ARF1,PSMB4,AP2M1,PSMD6,B2M,PDIA3,CTSF
GO_ANTIGEN_PROCESSING_AND_PRESENTATION_OF_PEPTIDE_ANTIGEN_VIA_MHC_CLASS_I	GO:0002474	74	Down	2.2618147402531807e-4	0.03672684512673331	5	PSMB1,PSMC4,PSMA4,VAMP3,CYBA,PSME4,ITGB5,PSMC5,PSME1,SNAP23,PSMD5,PSMD8,PSMC6,PSMA3,PSMC1,PSMB5,PSMA6,PSME2,SEC23A,PSMA7,PSMD10,PSMD7,FCGRT,PSMA2,PSMD3,PSMD11,PSMD9,LNPEP,SEC24A,PSMD14,VAMP8,IDE,PSMF1,PSMB2,CANX,PSMA1,PSME3,PSMB7,ITGAV,SEC31A,SEC24B,TAPBPL,PSMB6,PSMA5,SEC24D,SAR1B,SEC13,PSMD4,PSMB4,AZGP1,PSMC2,PSMD6,ERAP1,PSMC3,B2M,PDIA3,TAP1,PSMD1,PSMD2,SEC24C,CALR,PSMD13,BCAP31,PSMD12,PSMB8,TAP…	PSME3,CHUK	PSMD8,PSMB7,PSMB4,PSMD6,B2M,PDIA3
GO_ENERGY_DERIVATION_BY_OXIDATION_OF_ORGANIC_COMPOUNDS	GO:0015980	180	Down	2.3527897192398835e-4	0.03737355321409963	3	NDUFAB1,SLC25A13,COX10,UQCRC1,MDH1,COX15,BID,NDUFS1,RB1CC1,CS,NDUFB4,MTFR1,IDH3G,ACADVL,SDHA,PGM1,ME2,GSK3B,NOA1,GNAS,COQ9,NDUFB2,DLD,FH,NDUFB7,ACO2,HIF1A,PYGB,IDH3B,PHKB,GYS1,AKT2,ETFB,GSK3A,PRKAG2,NDUFC1,PPARGC1A,NDUFS8,TRPV4,COX6A1,ALDH5A1,NNT,GBE1,GPD2,NDUFS7,COQ10B,SLC25A12,COX7A2L,PARK7,SDHB,MTFR1L,NDUFB3,NDUFA8,DLST,IDE,PPP1R3C,DNAJC15,CAT,PIK3CA,ACO1,CISD1,GNMT,NDUFA1,SLC25A23,PANK2,COX6B…	NOA1,GPD2,FXN,PPP1R3E	NDUFAB1,NDUFB7,ETFB,NDUFS8,PARK7,NDUFA8,ACO1,GNMT,NDUFA2,BLOC1S1,NDUFB5,NDUFB11,NDUFB9,NDUFS2,COX6C,NDUFB6,NDUFB8,NDUFS5,NDUFA11,COX8A,PPP1CC
GO_ATP_METABOLIC_PROCESS	GO:0046034	186	Down	2.4618323172118285e-4	0.03827363562099326	3	BAD,AK2,NDUFAB1,SLC25A13,COX10,NADK,UQCRC1,COX15,BID,NDUFS1,NUP160,TPR,NDUFB4,PFKP,PKM,RHOA,NUP133,SDHA,ENO1,NUP37,PGM1,PSEN1,SEH1L,DNM1L,COQ9,NDUFB2,DLD,NUP50,MSH2,NDUFB7,TSPO,HIF1A,PGK1,NUP93,GPI,PRKAG2,AK1,GALK1,NUP88,ALDOC,NDUFC1,PPARGC1A,HSPA8,NUP98,NDUFS8,NUP107,GAPDH,TPI1,COX6A1,COX7A2,NUP155,ATP6V1A,NDUFS7,SLC25A12,COX7A2L,PARK7,NDUFB3,NDUFA8,DNAJC15,ECD,NUP153,NDUFA1,SLC25A23,COX6B1,NUP2…	PSEN1,NUP88,AK9,FXN,ZBTB7A,POM121	NDUFAB1,NDUFB7,HSPA8,NDUFS8,PARK7,NDUFA8,NDUFA2,NDUFB5,UQCC2,APP,NDUFB11,NDUFB9,ALDOA,NDUFS2,COX6C,NDUFB6,NDUFB8,NDUFS5,NDUFA11,COX8A
GO_ANAPHASE_PROMOTING_COMPLEX_DEPENDENT_CATABOLIC_PROCESS	GO:0031145	65	Down	2.536698714970769e-4	0.03861595314644044	2	CDC27,PSMB1,PSMC4,CUL3,PSMA4,ANAPC4,PSME4,UBE2D1,PSMC5,ANAPC5,PSME1,CDC23,PSMD5,PSMD8,PSMC6,PSMA3,PSMC1,PSMB5,PSMA6,PSME2,PSMA7,PSMD10,PSMD7,FBXO31,FZR1,PSMA2,PSMD3,PSMD11,ANAPC15,PSMD9,PSMD14,PSMF1,PSMB2,PSMA1,CDC16,PSME3,PSMB7,ANAPC11,PSMB6,PSMA5,RPS27A,UBC,ANAPC1,BUB3,PSMD4,PSMB4,PSMC2,PSMD6,ANAPC10,PSMC3,ANAPC16,UBE2E1,UBB,PSMD1,PSMD2,ANAPC2,CDC26,PSMD13,ANAPC7,PSMD12,PSMB8,PSMB10,UBA52,PSMB9…	PSME3	PSMD8,PSMB7,PSMB4,PSMD6,UBB
