## Extended Data Table 7 for "An integrated cell atlas of the human lung in health and disease": SMG_serous-nose-GO_BP-Total.tsv

GeneSet	GOID	NGenes	Direction	PValue	FDR	Cluster	Genes	DEUp	DEDown
GO_ONE_CARBON_COMPOUND_TRANSPORT	GO:0019755	5	Up	2.035931224352214e-14	1.4876549456341628e-10	1	CA2,SLC14A1,AQP5,AQP3,AQP1	SLC14A1,AQP5,AQP1
GO_REGULATION_OF_SALIVA_SECRETION	GO:0046877	1	Up	2.2278459336098258e-13	8.139435118443498e-10	1	AQP1	AQP1
GO_WATER_TRANSPORT	GO:0006833	6	Up	1.1664255768573052e-10	2.8410238966987764e-7	1	HYAL2,INPP5K,SLC14A1,AQP5,AQP3,AQP1	SLC14A1,AQP5,AQP1
GO_GAS_TRANSPORT	GO:0015669	4	Up	1.830258454907966e-10	3.343424632503127e-7	1	CA2,AQP5,MB,AQP1	AQP5,MB,AQP1
GO_FOREBRAIN_DORSAL_VENTRAL_PATTERN_FORMATION	GO:0021798	1	Up	1.0119038468416894e-9	1.2323302348120374e-6	2	SIX3	SIX3
GO_REGULATION_OF_RETINA_DEVELOPMENT_IN_CAMERA_TYPE_EYE	GO:1902866	1	Up	1.0119038468416894e-9	1.2323302348120374e-6	2	SIX3	SIX3
GO_SALIVA_SECRETION	GO:0046541	6	Up	1.595059839628285e-9	1.6650146068805543e-6	1	KCNN4,STATH,CHRM3,AQP5,CHRM1,AQP1	STATH,AQP5,AQP1
GO_GLYCEROL_TRANSPORT	GO:0015793	2	Up	1.8295171639780298e-8	1.671035239648433e-5	1	AQP3,AQP1	AQP1
GO_RESPONSE_TO_MERCURY_ION	GO:0046689	4	Up	3.297841545924615e-8	2.6774809084523515e-5	3	PARK7,ALAD,BSG,AQP1	ALAD,AQP1
GO_POSITIVE_REGULATION_OF_DIGESTIVE_SYSTEM_PROCESS	GO:0060456	2	Up	1.0749755488976238e-6	7.854846335794938e-4	2	NR1H2,AQP1	AQP1
GO_POLYOL_TRANSPORT	GO:0015791	4	Up	1.2209969251921177e-6	8.110749574889822e-4	1	SLC2A13,AQP3,SLC5A3,AQP1	AQP1
GO_UREA_TRANSPORT	GO:0015840	2	Up	8.984556609586288e-6	0.00547084626218725	1	SLC14A1,AQP3	SLC14A1
GO_RESPONSE_TO_CAMPTOTHECIN	GO:1901563	3	Down	1.299046635544074e-5	0.007301641358400422	3	PRKAA1,SPIDR,BLM		PRKAA1,BLM
GO_RESPIRATORY_ELECTRON_TRANSPORT_CHAIN	GO:0022904	90	Up	1.4048432506595996e-5	0.0073322783089783536	4	NDUFAB1,SLC25A13,COX10,UQCRC1,COX15,BID,NDUFS1,NDUFB4,SDHA,COQ9,NDUFB2,DLD,NDUFB7,ETFB,NDUFC1,PPARGC1A,NDUFS8,COX6A1,ALDH5A1,GPD2,NDUFS7,SLC25A12,COX7A2L,PARK7,SDHB,NDUFB3,NDUFA8,DNAJC15,NDUFA1,COX6B1,COX7C,UQCR11,NDUFA5,NDUFA10,COX4I1,COX7B,NDUFA2,MYBBP1A,COX5B,ISCU,NDUFB5,NDUFAF1,NDUFA9,ETFA,UQCRC2,NDUFB10,SDHC,SNCA,NDUFS6,NDUFB11,NDUFB9,NDUFC2,UQCRB,PINK1,NDUFS2,NDUFV3,NDUFAF2,NDUFS4,UQCRQ,COX…	NDUFAB1,NDUFB4,ETFB,PPARGC1A,NDUFS7,COX5B,NDUFB10,SNCA,NDUFB9,COX6C,NDUFB8,NDUFS5,NDUFA11,IMMP2L,UQCC3	SLC25A22
GO_ATP_SYNTHESIS_COUPLED_ELECTRON_TRANSPORT	GO:0042773	76	Up	1.8710025426142656e-5	0.009114277052588292	4	NDUFAB1,COX10,UQCRC1,COX15,BID,NDUFS1,NDUFB4,SDHA,COQ9,NDUFB2,DLD,NDUFB7,NDUFC1,NDUFS8,COX6A1,NDUFS7,COX7A2L,PARK7,NDUFB3,NDUFA8,DNAJC15,NDUFA1,COX6B1,COX7C,UQCR11,NDUFA5,NDUFA10,COX4I1,COX7B,NDUFA2,COX5B,ISCU,NDUFB5,NDUFAF1,NDUFA9,UQCRC2,NDUFB10,SDHC,SNCA,NDUFS6,NDUFB11,NDUFB9,NDUFC2,UQCRB,PINK1,NDUFS2,NDUFV3,NDUFS4,UQCRQ,COX6C,NDUFB6,NDUFB8,NDUFV1,SDHAF2,COA6,NDUFS5,UQCRFS1,MECP2,NDUFA3,CYCS,UQ…	NDUFAB1,NDUFB4,NDUFS7,COX5B,NDUFB10,SNCA,NDUFB9,COX6C,NDUFB8,NDUFS5,NDUFA11,UQCC3
GO_NEGATIVE_REGULATION_OF_MUSCLE_TISSUE_DEVELOPMENT	GO:1901862	19	Down	2.6426430167113133e-5	0.01206862032694348	2	JARID2,YBX3,SIRT2,SIX4,YY1,GSK3A,RIPK1,SMAD4,MEIS1,PAK1,SAV1,FZD7,G6PD,S100B,TGFBR2,FRS2,PTEN,AKIRIN1,PPARA		SIX4,PAK1,S100B,TGFBR2,FRS2
GO_MITOCHONDRIAL_ELECTRON_TRANSPORT_NADH_TO_UBIQUINONE	GO:0006120	46	Up	2.8105900900015886e-5	0.012080577522142122	4	NDUFAB1,NDUFS1,NDUFB4,COQ9,NDUFB2,DLD,NDUFB7,NDUFC1,NDUFS8,NDUFS7,PARK7,NDUFB3,NDUFA8,DNAJC15,NDUFA1,NDUFA5,NDUFA10,NDUFA2,ISCU,NDUFB5,NDUFAF1,NDUFA9,NDUFB10,SNCA,NDUFS6,NDUFB11,NDUFB9,NDUFC2,PINK1,NDUFS2,NDUFV3,NDUFS4,NDUFB6,NDUFB8,NDUFV1,NDUFS5,NDUFA3,NDUFA11,NDUFV2,NDUFB1,NDUFA12,NDUFA6,NDUFA13,NDUFA4,NDUFS3,NDUFA7	NDUFAB1,NDUFB4,NDUFS7,NDUFB10,SNCA,NDUFB9,NDUFB8,NDUFS5,NDUFA11
GO_NEGATIVE_REGULATION_OF_SKELETAL_MUSCLE_CELL_DIFFERENTIATION	GO:2001015	3	Down	4.255418575094366e-5	0.01727463529345252	2	SIX4,S100B,AKIRIN1		SIX4,S100B
GO_REGULATION_OF_MUSCLE_ORGAN_DEVELOPMENT	GO:0048634	46	Down	8.079385831426025e-5	0.03107161698433156	2	JARID2,YBX3,ERBB3,FGFR2,SIRT2,TGFBR3,MAPK1,DDX17,SIX4,YY1,GSK3A,MTPN,TGFBR1,BMPR1A,RPS6KB1,DDX5,HMGCR,CREB1,SIX1,PIN1,PRKAA1,RIPK1,UQCC2,FLOT1,YAP1,SMAD4,MEIS1,NOTCH1,PAK1,SAV1,FZD7,G6PD,S100B,TGFBR2,FRS2,GREM1,FBXO22,CTNNB1,RBPJ,PTEN,AKIRIN1,NR1D2,ERBB4,TBX1,PPARA,MTOR	TGFBR3	FGFR2,SIX4,TGFBR1,CREB1,PRKAA1,PAK1,S100B,TGFBR2,FRS2,TBX1
GO_ELECTRON_TRANSPORT_CHAIN	GO:0022900	124	Up	9.823817221219136e-5	0.035891316217724116	4	NDUFAB1,SLC25A13,CIAPIN1,COX10,CYB561,UQCRC1,COX15,BID,NDUFS1,GLRX2,CYBA,AKR7A2,NDUFB4,P4HA2,SDHA,ME2,AKR1B1,COQ9,NDUFB2,DLD,PHGDH,NDUFB7,IDH3B,GSR,ETFB,GLRX3,NDUFC1,PPARGC1A,NDUFS8,ALDH2,COX6A1,ALDH5A1,COX7A2,GPD2,NDUFS7,SLC25A12,COX7A2L,PARK7,SDHB,AKR1A1,NDUFB3,NDUFA8,DNAJC15,NQO2,NDUFA1,COX6B1,COX7C,UQCR11,POR,NDUFA5,NDUFA10,COX4I1,COX7B,NDUFA2,MYBBP1A,COX5B,ISCU,NDUFB5,FDX1,NDUFAF1,NDUFA9,ETF…	NDUFAB1,NDUFB4,ETFB,PPARGC1A,NDUFS7,NQO2,COX5B,NDUFB10,SNCA,NDUFB9,COX6C,NDUFB8,COX11,NDUFS5,NDUFA11,IMMP2L,UQCC3	QDPR,SLC25A22
GO_NADH_DEHYDROGENASE_COMPLEX_ASSEMBLY	GO:0010257	51	Up	1.0946777651450884e-4	0.0372188365391635	5	NDUFAB1,NDUFS1,NDUFB4,BCS1L,TIMM21,NDUFB2,NDUFB7,COA1,NDUFC1,FOXRED1,NDUFS8,TIMMDC1,NDUFS7,NDUFB3,NDUFA8,NDUFAF4,NDUFA1,NDUFA5,ECSIT,NDUFA10,NDUFA2,NDUFB5,NDUFAF1,NDUFA9,NDUFB10,NDUFS6,NDUFB11,NDUFB9,NDUFC2,OXA1L,NDUFAF6,NDUFS2,NDUFV3,NDUFAF2,NDUFS4,NDUFB6,NDUFB8,NDUFV1,NDUFS5,NDUFA3,TMEM126B,NDUFA11,ACAD9,NDUFAF3,NDUFV2,NDUFB1,NDUFA12,NDUFA6,NDUFA13,NDUFS3,NDUFA7	NDUFAB1,NDUFB4,NDUFS7,NDUFB10,NDUFB9,NDUFB8,NDUFS5,NDUFA11
GO_CELLULAR_RESPONSE_TO_ETHANOL	GO:0071361	3	Down	1.1205890295081387e-4	0.0372188365391635	3	ITPR2,PRKAA1,PTEN		PRKAA1
GO_OXIDATIVE_PHOSPHORYLATION	GO:0006119	96	Up	1.2095204308253926e-4	0.03794480252717886	4	NDUFAB1,COX10,UQCRC1,COX15,BID,NDUFS1,NDUFB4,RHOA,SDHA,COQ9,NDUFB2,DLD,MSH2,NDUFB7,PGK1,NDUFC1,NDUFS8,COX6A1,COX7A2,NDUFS7,COX7A2L,PARK7,NDUFB3,NDUFA8,DNAJC15,NDUFA1,SLC25A23,COX6B1,COX7C,UQCR11,NDUFA5,NDUFA10,COX4I1,COX7B,NDUFA2,COX5B,ISCU,NDUFB5,UQCC2,NDUFAF1,NDUFA9,UQCRC2,NDUFB10,SDHC,SNCA,NDUFS6,NDUFB11,NDUFB9,SURF1,NDUFC2,UQCRB,PINK1,NDUFS2,NDUFV3,COX7A1,AK4,NDUFS4,UQCRQ,COX6C,FXN,ATP7A,NDUF…	NDUFAB1,NDUFB4,PGK1,NDUFS7,COX5B,NDUFB10,SNCA,NDUFB9,COX6C,NDUFB8,NDUFS5,NDUFA11,UQCC3	SHMT2
GO_REGULATION_OF_SERINE_TYPE_PEPTIDASE_ACTIVITY	GO:1902571	2	Up	1.246305269812909e-4	0.03794480252717886	6	SEMG2,SPINK6	SEMG2
GO_SEMAPHORIN_PLEXIN_SIGNALING_PATHWAY_INVOLVED_IN_NEURON_PROJECTION_GUIDANCE	GO:1902285	1	Down	1.4768025504458874e-4	0.043163984944432396	2	PLXNB2		PLXNB2
GO_CELLULAR_RESPIRATION	GO:0045333	140	Up	1.6986717606088005e-4	0.04716968340668228	4	NDUFAB1,SLC25A13,COX10,UQCRC1,MDH1,COX15,BID,NDUFS1,CS,NDUFB4,MTFR1,IDH3G,SDHA,ME2,NOA1,COQ9,NDUFB2,DLD,FH,NDUFB7,ACO2,HIF1A,IDH3B,ETFB,NDUFC1,PPARGC1A,NDUFS8,TRPV4,COX6A1,ALDH5A1,NNT,GPD2,NDUFS7,COQ10B,SLC25A12,COX7A2L,PARK7,SDHB,MTFR1L,NDUFB3,NDUFA8,DLST,IDE,DNAJC15,CAT,PIK3CA,ACO1,CISD1,NDUFA1,SLC25A23,PANK2,COX6B1,TRAP1,COX7C,UQCR11,NDUFA5,NDUFA10,COX4I1,COX7B,NDUFA2,PDHA1,MYBBP1A,BLOC1S1,COQ…	NDUFAB1,NDUFB4,NOA1,ETFB,PPARGC1A,NDUFS7,COX5B,NDUFB10,SNCA,NDUFB9,SDHAF4,COX6C,NDUFB8,NDUFS5,NDUFA11,IMMP2L,UQCC3	IREB2,SLC25A22,DHTKD1,SHMT2
GO_RETINAL_BIPOLAR_NEURON_DIFFERENTIATION	GO:0060040	2	Down	1.8007162981359764e-4	0.04716968340668228	2	PTN,IRX5		IRX5
GO_RENAL_WATER_TRANSPORT	GO:0003097	4	Up	1.807514897204193e-4	0.04716968340668228	1	HYAL2,INPP5K,AQP3,AQP1	AQP1
