## Extended Data Table 7 for "An integrated cell atlas of the human lung in health and disease": SMG_serous-sexfemale-GO_BP-Total.tsv

GeneSet	GOID	NGenes	Direction	PValue	FDR	Cluster	Genes	DEUp	DEDown
GO_REGULATION_OF_CELLULAR_AMINO_ACID_METABOLIC_PROCESS	GO:0006521	49	Down	4.413548431074014e-10	2.1116404555103447e-6	1	PSMB1,PSMC4,PSMA4,PSME4,PSMC5,PSME1,COMT,PSMD5,PSMD8,PSMC6,PSMA3,PSMC1,PSMB5,PSMA6,PSME2,PSMA7,PSMD10,PSMD7,OAZ1,PSMA2,PSMD3,PSMD11,PSMD9,PSMD14,ODC1,PARK7,PSMF1,PSMB2,PSMA1,PSME3,PSMB7,PSMB6,PSMA5,OAZ3,AZIN1,PSMD4,PSMB4,PSMC2,PSMD6,PSMC3,PSMD1,PSMD2,OAZ2,PSMD13,PSMD12,PSMB8,PSMB10,PSMB9,PSMB3		PSMB1,PSMC5,PSME1,PSMD8,PSMA3,PSMC1,PSMB5,PSME2,PSMA7,PSMD7,PSMA2,PSMD14,PSMB7,PSMD4,PSMC2,PSMD12,PSMB8,PSMB10,PSMB3
GO_ANTIGEN_PROCESSING_AND_PRESENTATION_OF_EXOGENOUS_PEPTIDE_ANTIGEN_VIA_MHC_CLASS_I	GO:0042590	59	Down	5.779774067361009e-10	2.1116404555103447e-6	2	PSMB1,PSMC4,PSMA4,VAMP3,CYBA,PSME4,ITGB5,PSMC5,PSME1,SNAP23,PSMD5,PSMD8,PSMC6,PSMA3,PSMC1,PSMB5,PSMA6,PSME2,PSMA7,PSMD10,PSMD7,PSMA2,PSMD3,PSMD11,PSMD9,LNPEP,PSMD14,VAMP8,PSMF1,PSMB2,PSMA1,PSME3,PSMB7,ITGAV,PSMB6,PSMA5,PSMD4,PSMB4,PSMC2,PSMD6,PSMC3,B2M,PDIA3,TAP1,PSMD1,PSMD2,CALR,PSMD13,PSMD12,PSMB8,TAP2,HLA-E,HLA-F,PSMB10,CHUK,TAPBP,PSMB9,SEC22B,PSMB3		PSMB1,PSMC5,PSME1,PSMD8,PSMA3,PSMC1,PSMB5,PSME2,PSMA7,PSMD7,PSMA2,PSMD14,PSMB7,PSMD4,PSMC2,B2M,PSMD12,PSMB8,PSMB10,PSMB3
GO_ANTIGEN_PROCESSING_AND_PRESENTATION_OF_PEPTIDE_ANTIGEN_VIA_MHC_CLASS_I	GO:0002474	74	Down	2.0403498673355027e-9	4.969612160206839e-6	2	PSMB1,PSMC4,PSMA4,VAMP3,CYBA,PSME4,ITGB5,PSMC5,PSME1,SNAP23,PSMD5,PSMD8,PSMC6,PSMA3,PSMC1,PSMB5,PSMA6,PSME2,SEC23A,PSMA7,PSMD10,PSMD7,FCGRT,PSMA2,PSMD3,PSMD11,PSMD9,LNPEP,SEC24A,PSMD14,VAMP8,IDE,PSMF1,PSMB2,CANX,PSMA1,PSME3,PSMB7,ITGAV,SEC31A,SEC24B,TAPBPL,PSMB6,PSMA5,SEC24D,SAR1B,SEC13,PSMD4,PSMB4,AZGP1,PSMC2,PSMD6,ERAP1,PSMC3,B2M,PDIA3,TAP1,PSMD1,PSMD2,SEC24C,CALR,PSMD13,BCAP31,PSMD12,PSMB8,TAP…		PSMB1,PSMC5,PSME1,PSMD8,PSMA3,PSMC1,PSMB5,PSME2,PSMA7,PSMD7,PSMA2,PSMD14,CANX,PSMB7,TAPBPL,PSMD4,PSMC2,B2M,BCAP31,PSMD12,PSMB8,PSMB10,PSMB3
GO_MITOCHONDRIAL_TRANSLATIONAL_TERMINATION	GO:0070126	85	Down	6.594698940048124e-9	1.2046866288732912e-5	1	MRPS10,MRPL43,MRPS35,MRPS34,MRPL22,MRPL28,MRPS33,MRPS18A,MRPS31,MRPL4,MRPL32,MRPL27,MRPL51,MTRF1L,MRPL18,MRPL2,MRPS30,MRPS27,MRPL3,MRPL19,MRPL37,MRPS15,MRPS14,MRPS2,MRPS7,MRPS26,MRPS12,MRPL34,MRPS25,PTCD3,MRPL35,ERAL1,DAP3,MRPS36,MRPL44,MRPS9,MRPL47,MRPL50,MRPL15,MRPL24,MRPL9,MRPS5,MRPS28,MRRF,MRPL49,MRPL39,OXA1L,MRPL17,MRPL10,MRPL55,MRPS18C,GFM2,MRPL16,MRPL1,MRPL36,MRPL13,CHCHD1,MRPL52,MRPL57,MR…		MRPL27,MRPL51,MRPS30,MRPS7,MRPS26,MRPS12,DAP3,MRPL50,MRPL24,MRPS28,OXA1L,MRPS18C,MRPL16,MRPL11,MRPL48,MRPL14,MRPS23,MRPS11,MRPL40,MRPL12,MRPS21
GO_REGULATION_OF_CELLULAR_AMINE_METABOLIC_PROCESS	GO:0033238	56	Down	1.2953771644277378e-8	1.8811086872736316e-5	1	PSMB1,PSMC4,PSMA4,PSME4,VPS35,PSMC5,PSME1,COMT,PSMD5,PSMD8,PSMC6,PSMA3,PSMC1,PSMB5,PSMA6,PSME2,PSMA7,PSMD10,PSMD7,OAZ1,PSMA2,PSMD3,PSMD11,PSMD9,PSMD14,ODC1,PARK7,PSMF1,PSMB2,PNKD,PSMA1,PSME3,PSMB7,PSMB6,PSMA5,OAZ3,SNCA,PAOX,NR4A2,AZIN1,PSMD4,PSMB4,PSMC2,PSMD6,HPRT1,PSMC3,PSMD1,PSMD2,OAZ2,ABAT,PSMD13,PSMD12,PSMB8,PSMB10,PSMB9,PSMB3		PSMB1,PSMC5,PSME1,PSMD8,PSMA3,PSMC1,PSMB5,PSME2,PSMA7,PSMD7,PSMA2,PSMD14,PSMB7,PSMD4,PSMC2,PSMD12,PSMB8,PSMB10,PSMB3
GO_ATP_SYNTHESIS_COUPLED_ELECTRON_TRANSPORT	GO:0042773	76	Down	1.544635571868317e-8	1.8811086872736316e-5	3	NDUFAB1,COX10,UQCRC1,COX15,BID,NDUFS1,NDUFB4,SDHA,COQ9,NDUFB2,DLD,NDUFB7,NDUFC1,NDUFS8,COX6A1,NDUFS7,COX7A2L,PARK7,NDUFB3,NDUFA8,DNAJC15,NDUFA1,COX6B1,COX7C,UQCR11,NDUFA5,NDUFA10,COX4I1,COX7B,NDUFA2,COX5B,ISCU,NDUFB5,NDUFAF1,NDUFA9,UQCRC2,NDUFB10,SDHC,SNCA,NDUFS6,NDUFB11,NDUFB9,NDUFC2,UQCRB,PINK1,NDUFS2,NDUFV3,NDUFS4,UQCRQ,COX6C,NDUFB6,NDUFB8,NDUFV1,SDHAF2,COA6,NDUFS5,UQCRFS1,MECP2,NDUFA3,CYCS,UQ…	COX10	NDUFAB1,UQCRC1,NDUFB4,COX6A1,NDUFS7,NDUFA8,NDUFA5,NDUFA10,COX5B,SDHC,NDUFS2,COX6C,NDUFB8,NDUFV1,NDUFS5,UQCRFS1,CYCS,NDUFA12,NDUFA6,SDHD
GO_ANTIGEN_PROCESSING_AND_PRESENTATION_OF_PEPTIDE_ANTIGEN	GO:0048002	132	Down	9.493374209854672e-8	9.909726478772585e-5	2	AP2B1,PSMB1,PSMC4,CD74,PSMA4,AP2S1,VAMP3,CYBA,KIF2A,PSME4,AP1M1,RAB7A,DYNC1I2,CAPZB,KIF22,DNM2,ITGB5,PSMC5,DYNLL1,PSME1,SNAP23,PSMD5,PSMD8,AP1B1,PSMC6,PSMA3,LGMN,PSMC1,PSMB5,PSMA6,PSME2,SEC23A,PSMA7,KIF3B,PSMD10,PSMD7,PYCARD,DCTN6,FCGRT,AP1S1,PSMA2,PSMD3,PSMD11,PSMD9,LNPEP,SEC24A,ACTR1B,PSMD14,CAPZA1,CTSD,VAMP8,IDE,CLTA,PSMF1,PSMB2,KLC1,CANX,PSMA1,AP1M2,KIF3A,PSME3,ACTR10,DCTN4,CTSL,DYNC1LI2,PSMB…	DNM2,KLC1,HLA-DRB5	PSMB1,CD74,AP2S1,RAB7A,CAPZB,PSMC5,DYNLL1,PSME1,PSMD8,PSMA3,PSMC1,PSMB5,PSME2,PSMA7,PSMD7,AP1S1,PSMA2,PSMD14,CANX,ACTR10,CTSL,PSMB7,DCTN3,TAPBPL,ARF1,PSMD4,PSMC2,AP2M1,B2M,DCTN2,BCAP31,HLA-DRB1,PSMD12,PSMB8,HLA-DRA,PSMB10,HLA-DPB1,PSMB3
GO_ANAPHASE_PROMOTING_COMPLEX_DEPENDENT_CATABOLIC_PROCESS	GO:0031145	65	Down	1.4874257689279038e-7	1.0609929704403369e-4	1	CDC27,PSMB1,PSMC4,CUL3,PSMA4,ANAPC4,PSME4,UBE2D1,PSMC5,ANAPC5,PSME1,CDC23,PSMD5,PSMD8,PSMC6,PSMA3,PSMC1,PSMB5,PSMA6,PSME2,PSMA7,PSMD10,PSMD7,FBXO31,FZR1,PSMA2,PSMD3,PSMD11,ANAPC15,PSMD9,PSMD14,PSMF1,PSMB2,PSMA1,CDC16,PSME3,PSMB7,ANAPC11,PSMB6,PSMA5,RPS27A,UBC,ANAPC1,BUB3,PSMD4,PSMB4,PSMC2,PSMD6,ANAPC10,PSMC3,ANAPC16,UBE2E1,UBB,PSMD1,PSMD2,ANAPC2,CDC26,PSMD13,ANAPC7,PSMD12,PSMB8,PSMB10,UBA52,PSMB9…		PSMB1,PSMC5,PSME1,PSMD8,PSMA3,PSMC1,PSMB5,PSME2,PSMA7,PSMD7,PSMA2,PSMD14,PSMB7,PSMD4,PSMC2,PSMD12,PSMB8,PSMB10,PSMB3
GO_OXIDATIVE_PHOSPHORYLATION	GO:0006119	96	Down	1.5125267967823112e-7	1.0609929704403369e-4	3	NDUFAB1,COX10,UQCRC1,COX15,BID,NDUFS1,NDUFB4,RHOA,SDHA,COQ9,NDUFB2,DLD,MSH2,NDUFB7,PGK1,NDUFC1,NDUFS8,COX6A1,COX7A2,NDUFS7,COX7A2L,PARK7,NDUFB3,NDUFA8,DNAJC15,NDUFA1,SLC25A23,COX6B1,COX7C,UQCR11,NDUFA5,NDUFA10,COX4I1,COX7B,NDUFA2,COX5B,ISCU,NDUFB5,UQCC2,NDUFAF1,NDUFA9,UQCRC2,NDUFB10,SDHC,SNCA,NDUFS6,NDUFB11,NDUFB9,SURF1,NDUFC2,UQCRB,PINK1,NDUFS2,NDUFV3,COX7A1,AK4,NDUFS4,UQCRQ,COX6C,FXN,ATP7A,NDUF…	COX10	NDUFAB1,UQCRC1,NDUFB4,COX6A1,NDUFS7,NDUFA8,NDUFA5,NDUFA10,COX5B,SDHC,NDUFS2,COX6C,STOML2,NDUFB8,NDUFV1,NDUFS5,UQCRFS1,CYCS,NDUFA12,NDUFA6,SDHD
GO_FORMATION_OF_CYTOPLASMIC_TRANSLATION_INITIATION_COMPLEX	GO:0001732	15	Down	1.5771965867135084e-7	1.0609929704403369e-4	1	EIF3I,EIF3L,EIF3D,EIF5,EIF3J,EIF3E,EIF3B,EIF3A,EIF2S2,EIF3G,EIF3H,EIF3M,EIF3F,EIF3K,EIF3C		EIF3D,EIF3E,EIF3A,EIF3G,EIF3H,EIF3M,EIF3K
GO_AMINE_METABOLIC_PROCESS	GO:0009308	78	Down	1.597224945236582e-7	1.0609929704403369e-4	1	GDE1,PSMB1,PSMC4,CHDH,PSMA4,PSME4,VPS35,SLC44A1,PSMC5,SMOX,PSME1,COMT,DHPS,PSMD5,PSMD8,PSMC6,PSMA3,PSMC1,PSMB5,PSMA6,PSME2,PSMA7,PSMD10,SMS,PSMD7,OAZ1,GCDH,PSMA2,PSMD3,PSMD11,CHKA,PSMD9,PSMD14,ODC1,KYNU,PARK7,SRM,AGMAT,AMD1,PSMF1,PSMB2,PNKD,PSMA1,SAT1,PSME3,PSMB7,NAAA,SAT2,PSMB6,PSMA5,OAZ3,SNCA,PAOX,HNMT,NR4A2,AZIN1,PSMD4,PSMB4,PSMC2,PSMD6,ALDH7A1,ATP7A,HPRT1,PSMC3,MECP2,PSMD1,PSMD2,OAZ2,ABAT,AFM…	CHDH	PSMB1,PSMC5,PSME1,PSMD8,PSMA3,PSMC1,PSMB5,PSME2,PSMA7,SMS,PSMD7,PSMA2,PSMD14,AMD1,SAT1,PSMB7,PSMD4,PSMC2,PSMD12,PSMB8,PSMB10,PSMB3
GO_TRANSLATIONAL_TERMINATION	GO:0006415	97	Down	2.882867692393139e-7	1.6436308644353877e-4	1	UPF1,MRPS10,MRPL43,MRPS35,MRPS34,JMJD4,MRPL22,MRPL28,OGFOD1,MRPS33,MRPS18A,MRPS31,GSPT1,MRPL4,MRPL32,MRPL27,MRPL51,MTRF1L,MRPL18,MRPL2,MRPS30,MRPS27,MRPL3,MRPL19,MRPL37,MRPS15,GLE1,MRPS14,ETF1,MRPS2,MRPS7,MRPS26,MRPS12,MRPL34,C12orf65,MRPS25,PTCD3,MRPL35,EIF5A,ERAL1,DAP3,MRPS36,MRPL44,MRPS9,MRPL47,MRPL50,MRPL15,MRPL24,MRPL9,MRPS5,MRPS28,MRRF,MRPL49,MRPL39,OXA1L,MRPL17,MRPL10,MRPL55,MRPS18C,APEH,A…		MRPL27,MRPL51,MRPS30,MRPS7,MRPS26,MRPS12,DAP3,MRPL50,MRPL24,MRPS28,OXA1L,MRPS18C,MRPL16,MRPL11,MRPL48,MRPL14,MRPS23,MRPS11,MRPL40,MRPL12,MRPS21
GO_TRANSLATIONAL_ELONGATION	GO:0006414	113	Down	2.924209831348028e-7	1.6436308644353877e-4	1	MRPS10,MRPL43,MRPS35,MRPS34,MRPL22,MRPL28,MRPS33,MRPS18A,GTPBP1,MRPS31,EEF2K,EEF1D,MRPL4,MRPL32,CPEB3,MRPL27,MRPL51,MRPL18,HBS1L,MRPL2,MRPS30,MRPS27,ABTB1,MRPL3,EEF1B2,MRPL19,MRPL37,MRPS15,DPH5,MRPS14,MRPS2,TSFM,MRPS7,MRPS26,MRPS12,MRPL34,MRPS25,PTCD3,MRPL35,EIF5A,ERAL1,DAP3,MRPS36,DPH6,MRPL44,MRPS9,MRPL47,MRPL50,CPEB2,MRPL15,RPLP1,SECISBP2L,EIF4A3,MRPL24,MRPL9,SRP9,MRPS5,MRPS28,DPH7,MRPL49,MRPL3…		MRPL27,MRPL51,MRPS30,MRPS7,MRPS26,MRPS12,DAP3,MRPL50,MRPL24,SRP9,MRPS28,OXA1L,EEF1A1,MRPS18C,MRPL16,MRPL11,MRPL48,MRPL14,MRPS23,MRPS11,MRPL40,MRPL12,MRPS21
GO_PROTEASOMAL_UBIQUITIN_INDEPENDENT_PROTEIN_CATABOLIC_PROCESS	GO:0010499	20	Down	4.833979549755058e-7	2.5229920407185863e-4	1	PSMB1,PSMA4,PSME4,PSMA3,PSMB5,PSMA6,PSMA7,PSMA2,NFE2L2,PSMB2,PSMA1,PSMB7,PSMB6,PSMA5,PSMB4,ENC1,PSMB8,PSMB10,PSMB9,PSMB3		PSMB1,PSMA3,PSMB5,PSMA7,PSMA2,PSMB7,PSMB8,PSMB10,PSMB3
GO_RESPIRATORY_ELECTRON_TRANSPORT_CHAIN	GO:0022904	90	Down	6.458540090432599e-7	3.0174589285602313e-4	3	NDUFAB1,SLC25A13,COX10,UQCRC1,COX15,BID,NDUFS1,NDUFB4,SDHA,COQ9,NDUFB2,DLD,NDUFB7,ETFB,NDUFC1,PPARGC1A,NDUFS8,COX6A1,ALDH5A1,GPD2,NDUFS7,SLC25A12,COX7A2L,PARK7,SDHB,NDUFB3,NDUFA8,DNAJC15,NDUFA1,COX6B1,COX7C,UQCR11,NDUFA5,NDUFA10,COX4I1,COX7B,NDUFA2,MYBBP1A,COX5B,ISCU,NDUFB5,NDUFAF1,NDUFA9,ETFA,UQCRC2,NDUFB10,SDHC,SNCA,NDUFS6,NDUFB11,NDUFB9,NDUFC2,UQCRB,PINK1,NDUFS2,NDUFV3,NDUFAF2,NDUFS4,UQCRQ,COX…	COX10	NDUFAB1,UQCRC1,NDUFB4,ETFB,COX6A1,NDUFS7,SDHB,NDUFA8,NDUFA5,NDUFA10,COX5B,ETFA,SDHC,NDUFS2,COX6C,NDUFB8,NDUFV1,NDUFS5,UQCRFS1,CYCS,NDUFA12,NDUFA6,SDHD
GO_TUMOR_NECROSIS_FACTOR_MEDIATED_SIGNALING_PATHWAY	GO:0033209	89	Down	6.607272869435294e-7	3.0174589285602313e-4	4	PSMB1,PSMC4,BIRC3,PSMA4,TNFRSF1A,PSME4,CYLD,GSTP1,PSMC5,PSME1,PSMD5,PSMD8,PSMC6,PSMA3,PSMC1,PSMB5,PSMA6,NFKBIA,PSME2,CD40,PSMA7,PSMD10,TNFSF13B,TRADD,PSMD7,PYCARD,PIAS4,CARD8,TAX1BP1,PSMA2,PSMD3,PSMD11,BIRC2,PSMD9,KRT18,LTBR,PSMD14,STAT1,TNFAIP3,FOXO3,PSMF1,RBCK1,PSMB2,TNFRSF19,PSMA1,TXNDC17,ACTN4,PSME3,GPS2,PSMB7,RIPK1,CASP1,SPPL2A,TNFRSF11A,PSMB6,PSMA5,COMMD7,ADAM17,BAG4,TNFRSF14,PSMD4,PSMB4,PS…	HIPK1	PSMB1,PSMC5,PSME1,PSMD8,PSMA3,PSMC1,PSMB5,NFKBIA,PSME2,PSMA7,PSMD7,TAX1BP1,PSMA2,KRT18,PSMD14,STAT1,TXNDC17,PSMB7,PSMD4,PSMC2,KRT8,PSMD12,PSMB8,CARD16,PSMB10,PSMB3
GO_ANTIGEN_PROCESSING_AND_PRESENTATION	GO:0019882	145	Down	7.123603345483674e-7	3.061892332085247e-4	2	AP2B1,PSMB1,PSMC4,CD74,PSMA4,AP2S1,VAMP3,CYBA,ATG5,AP3D1,KIF2A,PSME4,RAB27A,AP1M1,RAB7A,DYNC1I2,CAPZB,KIF22,DNM2,ITGB5,RAB10,PSMC5,DYNLL1,PSME1,SNAP23,PSMD5,PSMD8,AP1B1,PSMC6,PSMA3,LGMN,PSMC1,PSMB5,PSMA6,PSME2,SEC23A,PSMA7,KIF3B,PSMD10,PSMD7,PYCARD,CTSH,DCTN6,FCGRT,AP1S1,PSMA2,PSMD3,PSMD11,RAB34,PSMD9,RAB5B,LNPEP,SEC24A,ACTR1B,PSMD14,CAPZA1,CTSD,RAB32,VAMP8,IDE,CLTA,PSMF1,PSMB2,KLC1,CANX,PSMA1,AP…	DNM2,KLC1,HLA-DRB5	PSMB1,CD74,AP2S1,RAB7A,CAPZB,RAB10,PSMC5,DYNLL1,PSME1,PSMD8,PSMA3,PSMC1,PSMB5,PSME2,PSMA7,PSMD7,AP1S1,PSMA2,PSMD14,CANX,ACTR10,CTSL,PSMB7,DCTN3,TAPBPL,ARF1,PSMD4,PSMC2,AP2M1,B2M,DCTN2,RAB6A,BCAP31,HLA-DRB1,PSMD12,PSMB8,HLA-DRA,PSMB10,HLA-DPB1,PSMB3
GO_MITOCHONDRIAL_ELECTRON_TRANSPORT_NADH_TO_UBIQUINONE	GO:0006120	46	Down	7.862018138734232e-7	3.191542585540613e-4	3	NDUFAB1,NDUFS1,NDUFB4,COQ9,NDUFB2,DLD,NDUFB7,NDUFC1,NDUFS8,NDUFS7,PARK7,NDUFB3,NDUFA8,DNAJC15,NDUFA1,NDUFA5,NDUFA10,NDUFA2,ISCU,NDUFB5,NDUFAF1,NDUFA9,NDUFB10,SNCA,NDUFS6,NDUFB11,NDUFB9,NDUFC2,PINK1,NDUFS2,NDUFV3,NDUFS4,NDUFB6,NDUFB8,NDUFV1,NDUFS5,NDUFA3,NDUFA11,NDUFV2,NDUFB1,NDUFA12,NDUFA6,NDUFA13,NDUFA4,NDUFS3,NDUFA7		NDUFAB1,NDUFB4,NDUFS7,NDUFA8,NDUFA5,NDUFA10,NDUFS2,NDUFB8,NDUFV1,NDUFS5,NDUFA12,NDUFA6
GO_NADH_DEHYDROGENASE_COMPLEX_ASSEMBLY	GO:0010257	51	Down	9.211160288370754e-7	3.5276995567786064e-4	5	NDUFAB1,NDUFS1,NDUFB4,BCS1L,TIMM21,NDUFB2,NDUFB7,COA1,NDUFC1,FOXRED1,NDUFS8,TIMMDC1,NDUFS7,NDUFB3,NDUFA8,NDUFAF4,NDUFA1,NDUFA5,ECSIT,NDUFA10,NDUFA2,NDUFB5,NDUFAF1,NDUFA9,NDUFB10,NDUFS6,NDUFB11,NDUFB9,NDUFC2,OXA1L,NDUFAF6,NDUFS2,NDUFV3,NDUFAF2,NDUFS4,NDUFB6,NDUFB8,NDUFV1,NDUFS5,NDUFA3,TMEM126B,NDUFA11,ACAD9,NDUFAF3,NDUFV2,NDUFB1,NDUFA12,NDUFA6,NDUFA13,NDUFS3,NDUFA7		NDUFAB1,NDUFB4,NDUFS7,NDUFA8,NDUFA5,NDUFA10,OXA1L,NDUFS2,NDUFB8,NDUFV1,NDUFS5,NDUFA12,NDUFA6
GO_RESPONSE_TO_INTERLEUKIN_12	GO:0070671	36	Down	9.65567142952951e-7	3.5276995567786064e-4	4	RALA,CNN2,CDC42,RPLP0,MTAP,PSME2,RIPK2,AIP,SOD2,HSPA9,CAPZA1,TCP1,HNRNPA2B1,RAP1B,SNRPA1,LCP1,SOD1,ARF1,MSN,GSTO1,PDCD4,HNRNPDL,JAK1,BOLA2B,HNRNPF,CFL1,PITPNA,TALDO1,PAK2,PLCB1,ANXA2,P4HB,PPIA,CD47,SIRPA,MIF		CDC42,PSME2,TCP1,HNRNPA2B1,SOD1,ARF1,GSTO1,HNRNPDL,JAK1,CFL1,TALDO1,PPIA
GO_SCF_DEPENDENT_PROTEASOMAL_UBIQUITIN_DEPENDENT_PROTEIN_CATABOLIC_PROCESS	GO:0031146	70	Down	1.3662272737999789e-6	4.7538203284078315e-4	1	FBXL3,PSMB1,PSMC4,WWTR1,PSMA4,CUL1,PSME4,FBXW11,PSMC5,PSME1,PSMD5,PSMD8,RBX1,PSMC6,PSMA3,PSMC1,PSMB5,PSMA6,PSME2,PSMA7,PSMD10,PSMD7,FBXO31,PSMA2,FBXW4,FBXL15,CUL2,FBXL20,PSMD3,PSMD11,FBXW7,PSMD9,FBXO9,FBXL4,SKP1,RNF7,PSMD14,FBXO6,FBXL5,PSMF1,PSMB2,PSMA1,PSME3,FBXL8,PSMB7,CUL4A,PSMB6,PSMA5,FBXL17,AMN1,FBXO4,CUL4B,FBXW5,PSMD4,PSMB4,PSMC2,PSMD6,FBXO33,PSMC3,BTRC,CUL5,PSMD1,PSMD2,PSMD13,PSMD12,STYX,P…		PSMB1,PSMC5,PSME1,PSMD8,RBX1,PSMA3,PSMC1,PSMB5,PSME2,PSMA7,PSMD7,PSMA2,PSMD14,PSMB7,PSMD4,PSMC2,PSMD12,PSMB8,PSMB10,PSMB3
GO_REGULATION_OF_TRANSCRIPTION_FROM_RNA_POLYMERASE_II_PROMOTER_IN_RESPONSE_TO_HYPOXIA	GO:0061418	68	Down	2.1244435721026397e-6	7.056049627888176e-4	1	CREBBP,PSMB1,PSMC4,PSMA4,PSME4,SIRT2,PSMC5,PSME1,PSMD5,PSMD8,RBX1,EP300,PSMC6,PSMA3,HIF1A,PSMC1,PSMB5,PSMA6,PSME2,PSMA7,PSMD10,PSMD7,PSMA2,CUL2,PSMD3,PSMD11,PSMD9,VEGFA,PSMD14,NFE2L2,EGR1,PSMF1,PSMB2,PSMA1,EGLN3,PSME3,VHL,EGLN1,PSMB7,PSMB6,PSMA5,ARNT,RPS27A,LIMD1,NOTCH1,UBC,BACH1,PSMD4,PSMB4,PSMC2,PSMD6,CITED2,STOX1,PSMC3,HIF1AN,RBPJ,UBB,PSMD1,PSMD2,HIGD1A,PSMD13,PSMD12,PSMB8,PSMB10,UBA52,PSMB9,E…	EGR1,EGLN3,LIMD1	PSMB1,PSMC5,PSME1,PSMD8,RBX1,PSMA3,HIF1A,PSMC1,PSMB5,PSME2,PSMA7,PSMD7,PSMA2,PSMD14,PSMB7,PSMD4,PSMC2,CITED2,PSMD12,PSMB8,PSMB10,PSMB3
GO_ELECTRON_TRANSPORT_CHAIN	GO:0022900	124	Down	2.5197248143635654e-6	8.00505618198025e-4	3	NDUFAB1,SLC25A13,CIAPIN1,COX10,CYB561,UQCRC1,COX15,BID,NDUFS1,GLRX2,CYBA,AKR7A2,NDUFB4,P4HA2,SDHA,ME2,AKR1B1,COQ9,NDUFB2,DLD,PHGDH,NDUFB7,IDH3B,GSR,ETFB,GLRX3,NDUFC1,PPARGC1A,NDUFS8,ALDH2,COX6A1,ALDH5A1,COX7A2,GPD2,NDUFS7,SLC25A12,COX7A2L,PARK7,SDHB,AKR1A1,NDUFB3,NDUFA8,DNAJC15,NQO2,NDUFA1,COX6B1,COX7C,UQCR11,POR,NDUFA5,NDUFA10,COX4I1,COX7B,NDUFA2,MYBBP1A,COX5B,ISCU,NDUFB5,FDX1,NDUFAF1,NDUFA9,ETF…	COX10	NDUFAB1,UQCRC1,NDUFB4,AKR1B1,PHGDH,ETFB,COX6A1,NDUFS7,SDHB,NDUFA8,NDUFA5,NDUFA10,COX5B,ETFA,SDHC,NDUFS2,COX6C,NDUFB8,NDUFV1,NDUFS5,UQCRFS1,CYCS,NDUFA12,NDUFA6,ADH5,ASPH,SDHD
GO_MITOCHONDRIAL_TRANSLATION	GO:0032543	118	Down	3.3173655548970168e-6	0.0010099995879013543	1	MRPS10,MRPL43,MRPS35,IARS2,MRPS34,MRPL22,NOA1,MTIF2,MRPL28,MRPS33,MRPS18A,MTG2,CDK5RAP1,MRPS31,EARS2,MRPL4,MRPL32,C1QBP,MRPL27,MRPL51,MTRF1L,MRPL18,MRPL2,MRPS30,MRPS27,MRPL3,MRPL19,MRPL37,WARS2,MRPS15,NSUN4,FASTKD2,MRPS14,MTIF3,MTERF4,MRPS2,TSFM,FASTKD3,MRPS7,MRPS26,MRPS12,MRPL34,QRSL1,MRPS25,PTCD3,MRPL35,ERAL1,DAP3,MRPS36,MRPL44,MRPS9,MRPL47,MRPL50,UQCC2,MRPL15,LRPPRC,YARS2,MRPL24,MRPL9,MRPS5,RA…	IARS2	C1QBP,MRPL27,MRPL51,MRPS30,MRPS7,MRPS26,MRPS12,DAP3,MRPL50,MRPL24,RARS2,MRPS28,OXA1L,MRPS18C,MRPL16,MRPL11,MRPL48,MRPL14,MRPS23,MRPS11,MRPL40,MRPL12,MRPS21
GO_NEGATIVE_REGULATION_OF_CELL_CYCLE_G2_M_PHASE_TRANSITION	GO:1902750	70	Down	4.759207773986465e-6	0.0013910212481807638	4	PSMB1,PSMC4,PSMA4,FOXN3,CUL1,PSME4,CDC14B,PSMC5,PSME1,PSMD5,PSMD8,RBX1,PSMC6,PSMA3,PSMC1,PSMB5,PSMA6,PSME2,PSMA7,PSMD10,PSMD7,NBN,FZR1,BABAM1,PSMA2,PSMD3,CDK5RAP3,PSMD11,PSMD9,SKP1,PSMD14,MIIP,SYF2,PSMF1,PSMB2,PSMA1,PSME3,VPS4A,TAOK3,RINT1,HUS1,PSMB7,PSMB6,PSMA5,ATM,TAOK2,RAD17,PSMD4,PSMB4,NAE1,TAOK1,PSMC2,PSMD6,CHMP4C,RAD21,PSMC3,ZFYVE19,ATF5,USP47,PSMD1,PSMD2,BRCC3,PSMD13,PSMD12,BLM,ZNF830,PSMB…	ATM	PSMB1,PSMC5,PSME1,PSMD8,RBX1,PSMA3,PSMC1,PSMB5,PSME2,PSMA7,PSMD7,PSMA2,PSMD14,PSMB7,PSMD4,PSMC2,RAD21,PSMD12,PSMB8,PSMB10,PSMB3
GO_HEMATOPOIETIC_STEM_CELL_DIFFERENTIATION	GO:0060218	62	Down	5.689389649276484e-6	0.0015989373141255105	2	PSMB1,PSMC4,PSMA4,FOXC1,EIF2AK2,CBFB,PSME4,TCF3,ITCH,XRCC5,PSMC5,PSME1,PSMD5,ABL1,PSMD8,PSMC6,PSMA3,PSMC1,PSMB5,PSMA6,PSME2,PSMA7,PSMD10,PSMD7,SFRP1,ERCC2,CDK6,PSMA2,GATA3,PSMD3,PSMD11,PSMD9,HSPA9,PSMD14,NFE2L2,KMT2A,PSMF1,PSMB2,PSMA1,PSME3,PSMB7,YAP1,TCF12,PSMB6,PSMA5,BATF,RUNX1,PSMD4,PSMB4,PSMC2,PSMD6,PSMC3,PSMD1,PSMD2,PSMD13,PSMD12,YTHDF2,PSMB8,PSMB10,PSMB9,N4BP2L2,PSMB3	TCF3,ITCH,SFRP1,KMT2A	PSMB1,PSMC5,PSME1,PSMD8,PSMA3,PSMC1,PSMB5,PSME2,PSMA7,PSMD7,PSMA2,PSMD14,PSMB7,PSMD4,PSMC2,PSMD12,YTHDF2,PSMB8,PSMB10,PSMB3
GO_CYTOPLASMIC_TRANSLATIONAL_INITIATION	GO:0002183	28	Down	6.400904706991061e-6	0.0017322744701475437	1	EIF3I,EIF3L,EIF3D,EIF5,EIF3J,EIF3E,EIF3B,EIF3A,EIF4G1,EIF2S2,EIF2S3,EIF3G,DENR,RPL13A,EIF2D,EIF3H,EIF3M,EIF4A2,NCK1,EIF4A1,RBM4,EIF3F,EIF3K,EIF3C,EIF4EBP1,YTHDF2,MTOR,MCTS1		EIF3D,EIF3E,EIF3A,EIF2S3,EIF3G,EIF3H,EIF3M,EIF4A2,EIF3K,YTHDF2
GO_CELLULAR_RESPIRATION	GO:0045333	140	Down	7.142137681116816e-6	0.001863842858425735	3	NDUFAB1,SLC25A13,COX10,UQCRC1,MDH1,COX15,BID,NDUFS1,CS,NDUFB4,MTFR1,IDH3G,SDHA,ME2,NOA1,COQ9,NDUFB2,DLD,FH,NDUFB7,ACO2,HIF1A,IDH3B,ETFB,NDUFC1,PPARGC1A,NDUFS8,TRPV4,COX6A1,ALDH5A1,NNT,GPD2,NDUFS7,COQ10B,SLC25A12,COX7A2L,PARK7,SDHB,MTFR1L,NDUFB3,NDUFA8,DLST,IDE,DNAJC15,CAT,PIK3CA,ACO1,CISD1,NDUFA1,SLC25A23,PANK2,COX6B1,TRAP1,COX7C,UQCR11,NDUFA5,NDUFA10,COX4I1,COX7B,NDUFA2,PDHA1,MYBBP1A,BLOC1S1,COQ…	COX10	NDUFAB1,UQCRC1,NDUFB4,IDH3G,HIF1A,ETFB,COX6A1,NDUFS7,COQ10B,SDHB,NDUFA8,NDUFA5,NDUFA10,COX5B,ETFA,SDHC,MDH2,OXA1L,NDUFS2,COX6C,NDUFB8,NDUFV1,NDUFS5,UQCRFS1,CYCS,BNIP3,NDUFA12,NDUFA6,SDHD
GO_INTERLEUKIN_1_MEDIATED_SIGNALING_PATHWAY	GO:0070498	75	Down	7.876986793283222e-6	0.001984729051673121	4	PSMB1,PSMC4,VRK2,PSMA4,CUL1,TAB2,PSME4,FBXW11,TOLLIP,PSMC5,IRAK3,PSME1,PSMD5,PSMD8,RBX1,PSMC6,PSMA3,PSMC1,RPS6KA5,PSMB5,PSMA6,NFKBIA,PSME2,PSMA7,PSMD10,MAPK3,PSMD7,RIPK2,PSMA2,PSMD3,PSMD11,NFKB1,PSMD9,SKP1,PSMD14,IL1R1,EGR1,PSMF1,PSMB2,PSMA1,PSME3,MAP3K7,PSMB7,PELI2,PSMB6,PSMA5,RPS27A,UBC,TAB3,PSMD4,PSMB4,SQSTM1,PSMC2,PSMD6,OTUD4,PSMC3,BTRC,TNIP2,UBB,RELA,PSMD1,PSMD2,UBE2N,PLCB1,IRAK1,PSMD13,PSMD…	TAB2,EGR1,PELI2	PSMB1,PSMC5,PSME1,PSMD8,RBX1,PSMA3,PSMC1,PSMB5,NFKBIA,PSME2,PSMA7,PSMD7,PSMA2,PSMD14,PSMB7,PSMD4,SQSTM1,PSMC2,PSMD12,PSMB8,PSMB10,PSMB3
GO_REGULATION_OF_HEMATOPOIETIC_PROGENITOR_CELL_DIFFERENTIATION	GO:1901532	66	Down	8.940759527892797e-6	0.002177670995677089	2	PSMB1,PSMC4,PSMA4,FOXC1,EIF2AK2,CBFB,PSME4,TCF3,PDCD2,ITCH,PSMC5,PSME1,PSMD5,ABL1,PSMD8,PSMC6,PSMA3,PSMC1,PSMB5,PSMA6,PSME2,PSMA7,PSMD10,PSMD7,CDK6,PSMA2,GATA3,PSMD3,PSMD11,PSMD9,HSPA9,HES1,PSMD14,SOS1,NFE2L2,KMT2A,PSMF1,PSMB2,ZBTB1,PSMA1,PSME3,DPF2,PSMB7,YAP1,TCF12,PSMB6,PSMA5,NOTCH1,RUNX1,PSMD4,PSMB4,PSMC2,PSMD6,PSMC3,NUDT21,PSMD1,DHX36,PSMD2,PSMD13,PSMD12,YTHDF2,PSMB8,PSMB10,PSMB9,N4BP2L2,PSMB3	TCF3,ITCH,KMT2A	PSMB1,PSMC5,PSME1,PSMD8,PSMA3,PSMC1,PSMB5,PSME2,PSMA7,PSMD7,PSMA2,PSMD14,PSMB7,PSMD4,PSMC2,PSMD12,YTHDF2,PSMB8,PSMB10,PSMB3
GO_CRD_MEDIATED_MRNA_STABILIZATION	GO:0070934	4	Down	1.0065427480590047e-5	0.0023725186645377895	1	YBX1,SYNCRIP,DHX9,HNRNPU		YBX1,HNRNPU
GO_MITOCHONDRIAL_RESPIRATORY_CHAIN_COMPLEX_ASSEMBLY	GO:0033108	81	Down	1.1719674055009065e-5	0.002662899833731146	5	NDUFAB1,TTC19,NDUFS1,NDUFB4,BCS1L,TIMM21,NDUFB2,NDUFB7,SAMM50,COA1,TFAM,NDUFC1,FOXRED1,NDUFS8,TIMMDC1,NDUFS7,NDUFB3,NDUFA8,NDUFAF4,FASTKD3,NDUFA1,NDUFA5,ECSIT,NDUFA10,SCO2,NDUFA2,SCO1,COX16,NDUFB5,UQCC2,NDUFAF1,COX17,NDUFA9,NDUFB10,NDUFS6,NDUFB11,NDUFB9,SURF1,NDUFC2,SDHAF4,OXA1L,NDUFAF6,UQCRB,NDUFS2,NDUFV3,COX18,NDUFAF2,NDUFS4,NDUFB6,NDUFB8,NDUFV1,SDHAF2,NDUFS5,NDUFA3,TMEM126B,SLC25A33,NDUFA11,AC…		NDUFAB1,NDUFB4,SAMM50,NDUFS7,NDUFA8,NDUFA5,NDUFA10,OXA1L,NDUFS2,NDUFB8,NDUFV1,NDUFS5,NDUFA12,NDUFA6
GO_AEROBIC_RESPIRATION	GO:0009060	66	Down	1.2026234366104806e-5	0.002662899833731146	3	COX10,UQCRC1,MDH1,COX15,CS,MTFR1,IDH3G,SDHA,ME2,DLD,FH,ACO2,HIF1A,IDH3B,NDUFS8,TRPV4,COX6A1,NNT,NDUFS7,COX7A2L,SDHB,MTFR1L,DLST,IDE,CAT,ACO1,PANK2,COX6B1,COX7C,COX4I1,COX7B,PDHA1,BLOC1S1,COX5B,SUCLA2,IREB2,IDH1,UQCRC2,SIRT3,SDHC,MDH2,SURF1,DLAT,OXA1L,UQCRB,SUCLG1,COX6C,FXN,VCP,IDH3A,SDHAF2,PDHB,CYCS,SUCLG2,UQCRH,BNIP3,COX8A,COX5A,FAHD1,DHTKD1,IDH2,SHMT2,UQCR10,NDUFA4,SDHD,ADSL	COX10	UQCRC1,IDH3G,HIF1A,COX6A1,NDUFS7,SDHB,COX5B,SDHC,MDH2,OXA1L,COX6C,CYCS,BNIP3,SDHD
GO_POSITIVE_REGULATION_OF_CARDIAC_MUSCLE_ADAPTATION	GO:0010615	1	Down	1.6571876292890004e-5	0.0035614911785925665	4	PPP3CA		PPP3CA
GO_CELLULAR_PROTEIN_COMPLEX_DISASSEMBLY	GO:0043624	145	Down	2.077827443935243e-5	0.004337910037952806	1	UPF1,SPAST,CAPG,MRPS10,LIMA1,MRPL43,MRPS35,KIF2A,WDR1,NSF,CLASP1,MRPS34,CAMSAP3,CAPZB,JMJD4,MRPL22,MRPL28,OGFOD1,ADD1,MRPS33,HDAC6,MRPS18A,TRIOBP,MRPS31,GSPT1,MRPL4,NAPA,MTPN,MRPL32,MRPL27,HSPA8,TRPV4,MRPL51,MTRF1L,MRPL18,MRPL2,MRPS30,MRPS27,MRPL3,SPTBN1,MRPL19,MRPL37,CAPZA1,MRPS15,CAMSAP2,GLE1,VPS4B,MRPS14,ETF1,MRPS2,MRPS7,DSTN,MRPS26,MRPS12,MRPL34,MAP1S,C12orf65,MRPS25,PTCD3,MRPL35,EIF5A,ERAL1,…	DMTN,CLASP2	CAPG,CAPZB,NAPA,MRPL27,HSPA8,MRPL51,MRPS30,MRPS7,DSTN,MRPS26,MRPS12,DAP3,MRPL50,RDX,MRPL24,MRPS28,ADD3,OXA1L,MRPS18C,MRPL16,CFL1,MRPL11,MRPL48,MRPL14,MRPS23,MRPS11,MRPL40,ASPH,MRPL12,MRPS21
GO_REGULATION_OF_STEM_CELL_DIFFERENTIATION	GO:2000736	76	Down	3.4394984746716675e-5	0.006981226487340521	4	PSMB1,PSMC4,PSMA4,FOXC1,EIF2AK2,CDK13,CBFB,PSME4,TCF3,ITCH,REST,PSMC5,PSME1,PSMD5,ABL1,PSMD8,PSMC6,PSMA3,PSMC1,PSMB5,PSMA6,PSME2,PSMA7,PSMD10,PSMD7,CDK6,PTN,PSMA2,GATA3,PSMD3,PSMD11,OCIAD1,PSMD9,HSPA9,HES1,PSMD14,KDM3A,NFE2L2,KMT2A,SOX9,PSMF1,PSMB2,PSMA1,PSME3,PWP1,PSMB7,YAP1,TCF12,PSMB6,PSMA5,NOTCH1,ZFP36L2,HNRNPU,RUNX1,PSMD4,PSMB4,PSMC2,PSMD6,PSMC3,NUDT21,CDK12,LTBP3,STAT3,PSMD1,DHX36,PSMD2,TAC…	TCF3,ITCH,KMT2A	PSMB1,PSMC5,PSME1,PSMD8,PSMA3,PSMC1,PSMB5,PSME2,PSMA7,PSMD7,PSMA2,PSMD14,PSMB7,HNRNPU,PSMD4,PSMC2,PSMD12,YTHDF2,PSMB8,PSMB10,PSMB3
GO_NIK_NF_KAPPAB_SIGNALING	GO:0038061	103	Down	3.9457842848234374e-5	0.007792390748433745	4	TSPAN6,PSMB1,PSMC4,BIRC3,PSMA4,CUL1,EIF2AK2,RC3H2,HDAC7,RHOA,PSME4,FBXW11,TRAF4,C1QTNF3,CYLD,TRIP6,PSMC5,PSME1,AGO1,PSMD5,PSMD8,EP300,PSMC6,PSMA3,PPM1A,DICER1,PSMC1,PSMB5,PSMA6,NFKBIA,PSME2,PSMA7,PSMD10,TRADD,NFAT5,PSMD7,PSMA2,PSMD3,PSMD11,NFKB1,BIRC2,PSMD9,SASH1,SKP1,PSMD14,PRDX1,PSMF1,RBCK1,PSMB2,AGO3,PSMA1,ACTN4,PSME3,MAP3K7,RC3H1,PSMB7,UACA,PPM1B,APP,AKT1,PSMB6,PSMA5,EGFR,RPS3,PPP4C,PDCD4,NR3…	ZC3H12A	PSMB1,PSMC5,PSME1,PSMD8,PSMA3,PSMC1,PSMB5,NFKBIA,PSME2,PSMA7,PSMD7,PSMA2,PSMD14,PSMB7,PSMD4,PSMC2,LITAF,HMGB1,PSMD12,PSMB8,PSMB10,PSMB3
GO_REGULATION_OF_MRNA_METABOLIC_PROCESS	GO:1903311	244	Down	4.649086442672333e-5	0.008939703851738614	1	RBM5,UPF1,PAF1,PSMB1,PTBP1,PSMC4,VIM,PSMA4,THRAP3,PUM2,YBX3,SFSWAP,U2AF2,YBX1,ELAVL1,ROCK1,PSME4,JMJD6,PABPC1,DAZAP1,IGF2BP2,EXOSC7,RBM7,MBNL3,SNRPA,EXOSC5,TNRC6C,XPO1,TNPO1,DIS3,YTHDC1,REST,PSMC5,KHSRP,FUS,PAPOLA,PCBP4,PABPC4,TNRC6A,ALKBH5,PSME1,HNRNPC,PSMD5,SRPK1,PSMD8,CIRBP,HNRNPM,DDX17,GTPBP1,RBFOX2,TNRC6B,PSMC6,PSMA3,SNW1,SRSF5,ZC3H14,PSMC1,PSMB5,APEX1,PABPN1,PSMA6,PSME2,PSMA7,PSMD10,FMR1,RB…	PTBP1,SFSWAP,MBNL2,SCGB1A1,ZC3H12A,EXOSC6	PSMB1,THRAP3,YBX1,PABPC1,PSMC5,PAPOLA,PSME1,PSMD8,CIRBP,PSMA3,PSMC1,PSMB5,APEX1,PSME2,PSMA7,RBM3,PSMD7,ZC3HAV1,PSMA2,C1QBP,HSPA8,SRSF3,NCBP2,PSMD14,SRSF4,PRDX6,SET,RBM25,HNRNPA2B1,PCID2,RBM17,HNRNPA1,PSMB7,SF3B4,HNRNPU,PSMD4,PSMC2,YWHAZ,HNRNPK,YWHAB,POLR2G,HNRNPA0,NPM1,SUPT5H,PSMD12,YTHDF2,PSMB8,PSMB10,RNPS1,SRSF8,PSMB3
GO_MITOCHONDRIAL_GENE_EXPRESSION	GO:0140053	138	Down	5.8762368365440524e-5	0.011009657067853177	1	ELAC2,TRIT1,MRPS10,MRPL43,MRPS35,IARS2,HSD17B10,TRNT1,MRPS34,MRPL22,NOA1,MTIF2,MRPL28,MRPS33,MRPS18A,MTG2,CDK5RAP1,MRPS31,EARS2,MRPL4,MRPL32,TFAM,C1QBP,MRPL27,MRPL51,MTRF1L,MRPL18,MRPL2,MRPS30,MRPS27,MRPL3,MRPL19,MRPL37,WARS2,MRPS15,NSUN4,FASTKD2,FOXO3,MRPS14,MTERF2,MTIF3,MTERF4,MRPS2,TSFM,FASTKD3,MRPS7,MRPS26,TRMT5,MRPS12,MRPL34,QRSL1,MRPS25,PTCD3,MRPL35,PRKAA1,ERAL1,DAP3,MRPS36,MTO1,MRPL44,MRPS…	IARS2	C1QBP,MRPL27,MRPL51,MRPS30,MRPS7,MRPS26,MRPS12,DAP3,MRPL50,MRPL24,RARS2,MRPS28,OXA1L,MRPS18C,MRPL16,MRPL11,MRPL48,MRPL14,MRPS23,MRPS11,MRPL40,MRPL12,MRPS21
GO_NEGATIVE_REGULATION_OF_PHAGOCYTOSIS	GO:0050765	8	Down	6.787194937709484e-5	0.012150347461083615	4	ATG5,SNX3,ATG3,APPL1,PTEN,HMGB1,CD47,SIRPA		SNX3,ATG3,PTEN,HMGB1
GO_FC_EPSILON_RECEPTOR_SIGNALING_PATHWAY	GO:0038095	81	Down	6.817630298404656e-5	0.012150347461083615	4	PSMB1,PSMC4,PSMA4,MAPK9,PIK3CB,CUL1,TAB2,MAP2K4,PSME4,NFATC3,FBXW11,MAP2K7,PSMC5,PSME1,MAP3K1,PSMD5,PSMD8,MAPK1,PSMC6,PSMA3,PSMC1,PSMB5,PSMA6,PSME2,NFATC2,PSMA7,PSMD10,MAPK3,PSMD7,PSMA2,MAPK8,PPP3CB,PSMD3,PSMD11,NFKB1,PSMD9,SKP1,PSMD14,SOS1,PIK3CA,PSMF1,PSMB2,PSMA1,PSME3,MAP3K7,RAC1,PSMB7,PPP3CA,PDPK1,PSMB6,BCL10,PSMA5,PIK3R1,PAK1,TAB3,PSMD4,PSMB4,SHC1,PSMC2,PSMD6,PSMC3,BTRC,FOS,MALT1,RELA,PSMD1,…	TAB2,GRB2,LYN	PSMB1,PSMC5,PSME1,PSMD8,PSMA3,PSMC1,PSMB5,PSME2,PSMA7,PSMD7,PSMA2,PSMD14,RAC1,PSMB7,PPP3CA,PSMD4,PSMC2,PSMD12,CALM1,PSMB8,PSMB10,PSMB3
GO_REGULATION_OF_MRNA_CATABOLIC_PROCESS	GO:0061013	150	Down	7.632715878733395e-5	0.013279108315691648	1	UPF1,PSMB1,PSMC4,VIM,PSMA4,THRAP3,PUM2,YBX3,YBX1,ELAVL1,ROCK1,PSME4,PABPC1,IGF2BP2,EXOSC7,EXOSC5,TNRC6C,XPO1,TNPO1,DIS3,PSMC5,KHSRP,FUS,PCBP4,PABPC4,TNRC6A,ALKBH5,PSME1,HNRNPC,PSMD5,PSMD8,CIRBP,HNRNPM,GTPBP1,TNRC6B,PSMC6,PSMA3,ZC3H14,PSMC1,PSMB5,APEX1,PSMA6,PSME2,PSMA7,PSMD10,FMR1,PSMD7,MYEF2,ZC3HAV1,HSPB1,PSMA2,EXOSC3,CPEB3,PSMD3,PSMD11,HSPA8,PSMD9,XRN1,FXR1,EIF4G1,PSMD14,SET,EXOSC8,TARDBP,EXOSC…	SCGB1A1,ZC3H12A,EXOSC6	PSMB1,THRAP3,YBX1,PABPC1,PSMC5,PSME1,PSMD8,CIRBP,PSMA3,PSMC1,PSMB5,APEX1,PSME2,PSMA7,PSMD7,ZC3HAV1,PSMA2,HSPA8,PSMD14,SET,PCID2,PSMB7,HNRNPU,PSMD4,PSMC2,YWHAZ,YWHAB,POLR2G,HNRNPA0,NPM1,PSMD12,YTHDF2,PSMB8,PSMB10,PSMB3
GO_REGULATION_OF_ESTABLISHMENT_OF_PLANAR_POLARITY	GO:0090175	75	Down	8.655269794862746e-5	0.01470792009094467	4	AP2B1,PSMB1,MKS1,PSMC4,PSMA4,AP2S1,RHOA,PSME4,CDC42,GPC4,PSMC5,PSME1,PSMD5,ABL1,PSMD8,PSMC6,PSMA3,DAAM1,PSMC1,PSMB5,PSMA6,PSME2,PSMA7,PSMD10,PARD6A,PSMD7,FZD3,SFRP1,PSMA2,DVL1,PSMD3,PFN1,PSMD11,SMURF2,PSMD9,PTK7,NPHP3,WNT5A,PSMD14,PSMF1,PSMB2,PSMA1,PSME3,RAC1,PSMB7,SEC24B,CLTC,PSMB6,PSMA5,FZD7,FZD1,PSMD4,PSMB4,PSMC2,DVL3,AP2M1,VANGL2,FZD5,PSMD6,RYK,PSMC3,MLLT3,VANGL1,PSMD1,PSMD2,AP2A2,ZNRF3,PSMD1…	SFRP1	PSMB1,AP2S1,CDC42,PSMC5,PSME1,PSMD8,PSMA3,PSMC1,PSMB5,PSME2,PSMA7,PSMD7,PSMA2,PFN1,PSMD14,RAC1,PSMB7,PSMD4,PSMC2,AP2M1,PSMD12,PSMB8,PSMB10,PSMB3
GO_PROTEIN_LOCALIZATION_TO_NUCLEOLUS	GO:1902570	9	Down	9.025841883695397e-5	0.014989051510036879	6	RAN,GLUL,NVL,NMD3,RRS1,NPM1,MCRS1,RPF2,NOL8		RAN,NPM1,MCRS1,RPF2
GO_INNATE_IMMUNE_RESPONSE_ACTIVATING_CELL_SURFACE_RECEPTOR_SIGNALING_PATHWAY	GO:0002220	72	Down	1.2019480337248625e-4	0.019516965072061264	4	CREBBP,PSMB1,PSMC4,PSMA4,CUL1,TAB2,PSME4,PRKACA,FBXW11,ICAM3,PSMC5,PSME1,PSMD5,PSMD8,EP300,PSMC6,PSMA3,PSMC1,RPS6KA5,PSMB5,PSMA6,PSME2,PSMA7,PSMD10,PSMD7,PSMA2,PSMD3,PSMD11,NFKB1,PSMD9,SKP1,PSMD14,MUC5B,PSMF1,PSMB2,PSMA1,PSME3,RAF1,KRAS,MAP3K7,PSMB7,PDPK1,PSMB6,BCL10,PRKACB,PSMA5,PAK1,TAB3,PSMD4,PSMB4,PSMC2,PSMD6,PSMC3,BTRC,MUC15,MUC7,MALT1,RELA,PSMD1,HRAS,PSMD2,PAK2,MUC1,PSMD13,PSMD12,PSMB8,PSMB…	TAB2,PRKACA,LYN	PSMB1,PSMC5,PSME1,PSMD8,PSMA3,PSMC1,PSMB5,PSME2,PSMA7,PSMD7,PSMA2,PSMD14,PSMB7,PSMD4,PSMC2,PSMD12,PSMB8,PSMB10,PSMB3
GO_ENERGY_DERIVATION_BY_OXIDATION_OF_ORGANIC_COMPOUNDS	GO:0015980	180	Down	1.2794406059146786e-4	0.020323635885692515	3	NDUFAB1,SLC25A13,COX10,UQCRC1,MDH1,COX15,BID,NDUFS1,RB1CC1,CS,NDUFB4,MTFR1,IDH3G,ACADVL,SDHA,PGM1,ME2,GSK3B,NOA1,GNAS,COQ9,NDUFB2,DLD,FH,NDUFB7,ACO2,HIF1A,PYGB,IDH3B,PHKB,GYS1,AKT2,ETFB,GSK3A,PRKAG2,NDUFC1,PPARGC1A,NDUFS8,TRPV4,COX6A1,ALDH5A1,NNT,GBE1,GPD2,NDUFS7,COQ10B,SLC25A12,COX7A2L,PARK7,SDHB,MTFR1L,NDUFB3,NDUFA8,DLST,IDE,PPP1R3C,DNAJC15,CAT,PIK3CA,ACO1,CISD1,GNMT,NDUFA1,SLC25A23,PANK2,COX6B…	COX10,GSK3A	NDUFAB1,UQCRC1,NDUFB4,IDH3G,PGM1,HIF1A,ETFB,COX6A1,NDUFS7,COQ10B,SDHB,NDUFA8,NDUFA5,NDUFA10,COX5B,ETFA,SDHC,MDH2,OXA1L,NDUFS2,COX6C,NDUFB8,NDUFV1,NDUFS5,UQCRFS1,CYCS,PPP1CA,BNIP3,PPP1R2,NDUFA12,NDUFA6,CALM1,SDHD,PPP1CB
GO_NEGATIVE_REGULATION_OF_MRNA_METABOLIC_PROCESS	GO:1903312	53	Down	1.3223446568829626e-4	0.02055823916562512	1	PTBP1,THRAP3,YBX3,SFSWAP,U2AF2,YBX1,ELAVL1,PABPC1,FUS,HNRNPC,CIRBP,ZC3H14,FMR1,RNF40,HNRNPL,C1QBP,SRSF9,SRSF7,SRSF4,TARDBP,HNRNPA2B1,SRSF6,RBM42,METTL16,ZFP36,CCNT1,SYNCRIP,DHX9,HNRNPD,TOB1,RBMX,SAP18,NBAS,HNRNPU,LARP1,RNF20,DYRK1A,MAPKAPK2,HNRNPK,PAIP1,ANGEL2,HNRNPA0,NPM1,RBM10,PKP3,SECISBP2,SRSF10,SUPT5H,CTR9,MTOR,NELFE,RNPS1,TAF15	PTBP1,SFSWAP	THRAP3,YBX1,PABPC1,CIRBP,C1QBP,SRSF4,HNRNPA2B1,HNRNPU,HNRNPK,HNRNPA0,NPM1,SUPT5H,RNPS1
GO_TRANSLATIONAL_INITIATION	GO:0006413	172	Down	1.5825610065312368e-4	0.02409119432234114	1	DHX33,RPS20,TPR,EIF2AK2,EIF4B,RPL18,DHX29,PABPC1,EIF2B3,NCK2,RPL31,EIF4G3,DDX1,RPS5,EIF3I,MTIF2,EIF2AK1,PPP1R15A,RPL6,RPLP0,EIF3L,RPL3,EIF3D,EIF5,FMR1,DNAJC3,MTFMT,EIF3J,EIF3E,RPS16,RPS19,RPL18A,HSPB1,EIF3B,EIF4H,EIF3A,RPL28,RPL19,RPS6KB1,RPL34,EIF4G2,RPS13,EIF2B1,RPS12,RPL24,NCBP2,EIF1B,EIF4G1,EIF2B4,RPS15,RPL22,RPS25,GLE1,EIF2B2,PAIP2,COPS5,KHDRBS1,RPL21,MTIF3,RPL5,AGO2,PAIP2B,RPS10,MIF4GD,RPL2…	PPP1R15A	PABPC1,EIF3D,DNAJC3,EIF3E,EIF3A,EIF4G2,NCBP2,EIF1B,RPS4Y1,EIF2S3,EIF3G,RPS2,EIF2A,EIF3H,EIF3M,EIF4E,EIF4A2,POLR2G,PPP1CA,EIF3K,NPM1,RPS26,YTHDF2,EIF1AY,EIF6
GO_RNA_SPLICING_VIA_TRANSESTERIFICATION_REACTIONS	GO:0000375	275	Down	1.899663156011632e-4	0.0283282422060755	1	RBM5,KDM1A,POLR2J,GCFC2,PTBP1,AQR,STRAP,ZCCHC8,GEMIN8,POLR2B,THRAP3,CCAR1,SNRNP40,SFSWAP,U2AF2,CDK13,YBX1,ELAVL1,GPKOW,JMJD6,PABPC1,DAZAP1,CPSF1,CLNS1A,RBM7,MBNL3,XAB2,SNRPA,DDX1,YTHDC1,PPIE,REST,WBP11,CHERP,RBM22,SRRT,SF3B2,KHSRP,FUS,PAPOLA,PDCD7,HNRNPC,GEMIN2,SRPK1,CDC5L,HNRNPH3,CIRBP,HNRNPM,POLR2E,SF3A1,SNRPD3,SNU13,POLR2F,DDX17,ZMAT5,RBFOX2,PHF5A,PRMT5,SNW1,SRSF5,PABPN1,PNN,CSTF1,PRPF6,CRNKL1…	PTBP1,SFSWAP,XAB2,PRMT7,MBNL2	STRAP,THRAP3,YBX1,PABPC1,PPIE,SF3B2,PAPOLA,CIRBP,SNRPD3,PQBP1,RBM3,BUD31,C1QBP,HSPA8,MAGOHB,SRSF3,NCBP2,SF3B6,SRSF4,PRDX6,RBM25,HNRNPA2B1,GTF2F1,SNRPD2,RALY,DNAJC8,SRRM1,RBM17,HNRNPA1,SNRPF,SF3B4,SNRPG,CWC15,HNRNPU,LSM6,SLU7,HNRNPK,SNRPD1,POLR2G,HNRNPA3,HNRNPA0,NPM1,PRPF40A,RNPS1,SRSF8
GO_POSITIVE_REGULATION_OF_MRNA_SPLICING_VIA_SPLICEOSOME	GO:0048026	15	Down	2.2123696082791997e-4	0.03171751039621964	1	THRAP3,DAZAP1,CIRBP,SNW1,RBM3,SNRNP70,PRPF19,NUP98,NCL,PRDX6,TRA2B,SF3B4,RBMX,TRA2A,RBMXL1		THRAP3,CIRBP,RBM3,PRDX6,SF3B4
GO_POSITIVE_REGULATION_OF_RYANODINE_SENSITIVE_CALCIUM_RELEASE_CHANNEL_ACTIVITY	GO:0060316	4	Down	2.2137580815754775e-4	0.03171751039621964	4	CALM2,GSTO1,CALM3,CALM1		CALM2,GSTO1,CALM1
GO_POSITIVE_REGULATION_OF_MRNA_PROCESSING	GO:0050685	23	Down	2.3093710792865783e-4	0.03245110476220582	1	PAF1,THRAP3,DAZAP1,CIRBP,SNW1,RBM3,SNRNP70,CPEB3,PRPF19,NUP98,NCBP2,NCL,PRDX6,CDC73,TRA2B,SF3B4,RBMX,TRA2A,LEO1,NUDT21,DHX36,HSF1,RBMXL1		THRAP3,CIRBP,RBM3,NCBP2,PRDX6,SF3B4
GO_MESODERMAL_CELL_DIFFERENTIATION	GO:0048333	11	Up	2.461136466131612e-4	0.03393117765664847	7	EYA2,FGFR2,ETV2,BMPR1A,ITGB4,KDM6B,KDM6A,ITGB1,MESP1,SIX2,FOXC2	EYA2,KDM6A,FOXC2
GO_FC_RECEPTOR_SIGNALING_PATHWAY	GO:0038093	121	Down	2.996420234176222e-4	0.04054600490949195	4	PSMB1,PSMC4,PSMA4,MAPK9,PIK3CB,CUL1,TAB2,NCKAP1,MAP2K4,PSME4,CDC42,NFATC3,FBXW11,ACTB,MAP2K7,HSP90AA1,PSMC5,PSME1,MAP3K1,PSMD5,HSP90AB1,ABL1,PSMD8,MAPK1,PSMC6,PSMA3,PSMC1,PSMB5,PSMA6,PSME2,NFATC2,PSMA7,PSMD10,MAPK3,PSMD7,WASL,PSMA2,LIMK1,RAPGEF1,MAPK8,PPP3CB,PSMD3,PSMD11,NFKB1,PSMD9,ARPC3,SKP1,ACTR3,PSMD14,SOS1,WIPF1,RAP1A,PIK3CA,WIPF3,PSMF1,PSMB2,PSMA1,ARPC1B,PSME3,MAP3K7,APPL2,RAC1,ABI1,PSMB7,A…	TAB2,GRB2,LYN	PSMB1,CDC42,PSMC5,PSME1,HSP90AB1,PSMD8,PSMA3,PSMC1,PSMB5,PSME2,PSMA7,PSMD7,PSMA2,ARPC3,PSMD14,RAC1,PSMB7,PPP3CA,PSMD4,PSMC2,ARPC2,PSMD12,CALM1,PSMB8,PSMB10,ARPC1A,PSMB3
GO_REGULATION_OF_DENDRITIC_CELL_DIFFERENTIATION	GO:2001198	3	Down	3.199519262435632e-4	0.04250706772839484	2	LGALS9,CEBPB,HMGB1		CEBPB,HMGB1
GO_ATP_METABOLIC_PROCESS	GO:0046034	186	Down	3.3318265713257075e-4	0.043474387065494544	3	BAD,AK2,NDUFAB1,SLC25A13,COX10,NADK,UQCRC1,COX15,BID,NDUFS1,NUP160,TPR,NDUFB4,PFKP,PKM,RHOA,NUP133,SDHA,ENO1,NUP37,PGM1,PSEN1,SEH1L,DNM1L,COQ9,NDUFB2,DLD,NUP50,MSH2,NDUFB7,TSPO,HIF1A,PGK1,NUP93,GPI,PRKAG2,AK1,GALK1,NUP88,ALDOC,NDUFC1,PPARGC1A,HSPA8,NUP98,NDUFS8,NUP107,GAPDH,TPI1,COX6A1,COX7A2,NUP155,ATP6V1A,NDUFS7,SLC25A12,COX7A2L,PARK7,NDUFB3,NDUFA8,DNAJC15,ECD,NUP153,NDUFA1,SLC25A23,COX6B1,NUP2…	COX10,AK9,POM121,POM121C	NDUFAB1,UQCRC1,NDUFB4,PGM1,TSPO,HIF1A,HSPA8,TPI1,COX6A1,NDUFS7,NDUFA8,NDUFA5,NDUFA10,COX5B,SDHC,ALDOA,NDUFS2,COX6C,STOML2,NDUFB8,NDUFV1,NDUFS5,UQCRFS1,CYCS,PRKAG1,NDUFA12,NDUFA6,SDHD,EIF6
GO_RIBOSOME_ASSEMBLY	GO:0042255	48	Down	3.406937035612736e-4	0.043674541963547836	5	MRTO4,NLE1,MRPL22,RPS5,RPL6,RPLP0,RPL3,RPS19,C1QBP,BRIX1,RPL24,RPS15,NSUN4,FASTKD2,MTERF4,MRPS2,RPL5,RPS10,MRPS7,SBDS,DHX30,ERAL1,NIP7,RSL24D1,RPL11,EIF2A,ABT1,RPL10,MTERF3,RPS14,RPSA,RPL38,MRPL11,RPS27,RRS1,NPM1,MRPS11,RPS27L,RRP7A,RPF2,RPL12,RPL23A,DDX3X,RPS28,EIF6,MRPL20,MPV17L2,BOP1		C1QBP,MRPS7,SBDS,RSL24D1,EIF2A,MRPL11,NPM1,MRPS11,RPF2,EIF6
GO_RESPONSE_TO_INTERLEUKIN_1	GO:0070555	110	Down	3.500162509547869e-4	0.04409601285735565	4	UPF1,PSMB1,PSMC4,VRK2,PSMA4,YTHDC2,CYBA,CUL1,TAB2,HYAL2,PSME4,RORA,FBXW11,TOLLIP,PSMC5,IGBP1,IRAK3,PSME1,PSMD5,PSMD8,RBX1,PSMC6,PSMA3,HIF1A,PSMC1,RPS6KA5,PSMB5,YY1,PSMA6,NFKBIA,PSME2,CD40,PSMA7,PSMD10,MAPK3,PSMD7,USP10,PYCARD,RIPK2,SFRP1,PSMA2,PSMD3,PSMD11,NFKB1,PSMD9,SKP1,PSMD14,IL1R1,GBP3,EGR1,SOX9,PSMF1,PSMB2,NR1D1,PSMA1,PSME3,ANXA1,MAP3K7,RC3H1,TANK,PSMB7,PELI2,TNFRSF11A,APP,PSMB6,PSMA5,RPS27…	TAB2,RORA,SFRP1,EGR1,PELI2,PRKCI,ZC3H12A	PSMB1,PSMC5,PSME1,PSMD8,RBX1,PSMA3,HIF1A,PSMC1,PSMB5,YY1,NFKBIA,PSME2,PSMA7,PSMD7,PSMA2,PSMD14,PSMB7,MAPK13,PSMD4,SQSTM1,PSMC2,CEBPB,PSMD12,PSMB8,PSMB10,TAF9,PSMB3
GO_CYTOPLASMIC_TRANSLATION	GO:0002181	86	Down	0.00036808104571092243	0.04558590171202899	1	RPL26L1,YBX3,RPL18,ZC3H15,FTSJ1,RPL31,EIF3I,RPL6,RPLP0,EIF3L,EIF3D,EIF5,FMR1,GSPT1,EIF3J,EIF3E,RPL18A,EIF3B,EIF3A,CPEB3,RPL19,DRG2,RWDD1,CPEB4,RPL24,EIF4G1,RPL22,DPH5,ETF1,EIF2S2,RPL36,EIF2S3,EIF3G,UNK,DPH6,DHX9,CPEB2,RPLP1,DENR,RPL13A,RPL11,EIF2D,RPL32,EIF3H,DPH7,EIF3M,DPH3,RPL30,EIF4A2,NCK1,RPL8,EIF4A1,RPL26,RPL29,RPL22L1,RPL9,EEF2,RPSA,CNBP,DNAJC24,RPS21,RPL38,RBM4,RPL15,DHX36,EIF3F,EIF3K,RPL3…		RPL26L1,EIF3D,EIF3E,EIF3A,EIF2S3,EIF3G,EIF3H,EIF3M,EIF4A2,RPL22L1,CNBP,EIF3K,DRG1,RPS26,YTHDF2
GO_RIBONUCLEOPROTEIN_COMPLEX_SUBUNIT_ORGANIZATION	GO:0071826	150	Down	3.910876732116848e-4	0.04762796046929634	5	RBM5,GCFC2,STRAP,GEMIN8,MRTO4,SFSWAP,NLE1,CLNS1A,XAB2,DDX1,HSP90AA1,NUFIP1,RPS5,YTHDC1,EIF3I,RPL6,RPLP0,GEMIN2,AGO1,SRPK1,HSP90AB1,SF3A1,SNRPD3,EIF3L,SNU13,RPL3,EIF3D,PRMT5,SRSF5,EIF5,DICER1,PRPF6,CRNKL1,EIF3J,ZFAND1,EIF3E,PIH1D1,SF3A2,RPS19,PRPF31,EIF3B,SETX,EIF3A,LUC7L3,PRPF19,PTGES3,CPSF6,SRSF9,BRIX1,USP4,RPL24,RPS15,SF3B1,WDR77,PRPF3,FASTKD2,COIL,RPL5,AGO2,SRSF6,SNRPC,RPS10,MRPS7,SNRPD2,SNRPB…	SFSWAP,XAB2,KLC1,PRMT7,ATM	STRAP,HSP90AB1,SNRPD3,EIF3D,ZFAND1,EIF3E,PIH1D1,EIF3A,MRPS7,SNRPD2,EIF2S3,EIF3G,RSL24D1,SNRPF,SNRPG,EIF3H,EIF3M,SLU7,SNRPD1,MRPL11,EIF3K,MRPS11,RPF2,EIF6,TAF9
GO_POSITIVE_REGULATION_OF_CANONICAL_WNT_SIGNALING_PATHWAY	GO:0090263	91	Down	3.983893345343299e-4	0.047721817499054894	4	PSMB1,PSMC4,PSMA4,WNK1,FGFR2,PSME4,VPS35,NLE1,PSMC5,PSME1,PSMD5,BAMBI,PSMD8,PSMC6,PSMA3,PPM1A,GSKIP,PSMC1,PSMB5,PSMA6,PSME2,PSMA7,GID8,PSMD10,TBL1X,XIAP,PSMD7,SFRP1,UBR5,DLX5,PSMA2,KANK1,TNKS2,PSMD3,PSMD11,SMURF2,NFKB1,PSMD9,PTK7,PSMD14,USP34,RNF146,UBE2B,SOX4,PSMF1,PSMB2,PIN1,PSMA1,PSME3,ZBED3,CSNK1G2,PSMB7,YAP1,PPM1B,USP8,EGF,CSNK1D,PSMB6,PSMA5,EGFR,CSNK1G3,CCAR2,PSMD4,PSMB4,PSMC2,PSMD6,WNK2,VC…	SFRP1,DLX5,CCAR2,WNK2	PSMB1,PSMC5,PSME1,PSMD8,PSMA3,PSMC1,PSMB5,PSME2,PSMA7,PSMD7,PSMA2,PSMD14,UBE2B,PSMB7,PSMD4,PSMC2,GPRC5B,PSMD12,PSMB8,PSMB10,PSMB3
GO_REGULATION_OF_CELL_CYCLE_G2_M_PHASE_TRANSITION	GO:1902749	129	Down	4.112603449931483e-4	0.048469021626853785	4	PRKAR2B,PAFAH1B1,PSMB1,PSMC4,PSMA4,OFD1,FOXN3,SDCCAG8,CUL1,MTA3,PSME4,PRKACA,CLASP1,DYNC1I2,PCM1,HSP90AA1,CDC14B,PSMC5,DYNLL1,PSME1,HAUS4,PSMD5,PSMD8,RBX1,PSMC6,PSMA3,PSMC1,PSMB5,PSMA6,PSME2,PSMA7,MAPRE1,PSMD10,PSMD7,RAB11A,NBN,FZR1,BABAM1,PPP2R1A,CEP41,PSMA2,PSMD3,RAD51C,CDK5RAP3,PSMD11,YWHAE,CCND1,PSMD9,SKP1,CEP70,PSMD14,MIIP,SYF2,VPS4B,PSMF1,PSMB2,HSPA2,TUBA4A,AKAP9,PSMA1,TUBG1,PSME3,VPS4A,TAO…	PRKACA,ATM,TUBA1A	PSMB1,PSMC5,DYNLL1,PSME1,PSMD8,RBX1,PSMA3,PSMC1,PSMB5,PSME2,PSMA7,PSMD7,PSMA2,YWHAE,PSMD14,TUBA4A,CDK4,PSMB7,DCTN3,PSMD4,PSMC2,RAD21,DCTN2,NPM1,PSMD12,PSMB8,PSMB10,PSMB3
