## Extended Data Table 7 for "An integrated cell atlas of the human lung in health and disease": SMG_serous-smoking_status_num-GO_BP-Total.tsv

GeneSet	GOID	NGenes	Direction	PValue	FDR	Cluster	Genes	DEUp	DEDown
GO_ATP_SYNTHESIS_COUPLED_ELECTRON_TRANSPORT	GO:0042773	76	Up	1.0157858106842124e-12	7.42234691866954e-9	1	NDUFAB1,COX10,UQCRC1,COX15,BID,NDUFS1,NDUFB4,SDHA,COQ9,NDUFB2,DLD,NDUFB7,NDUFC1,NDUFS8,COX6A1,NDUFS7,COX7A2L,PARK7,NDUFB3,NDUFA8,DNAJC15,NDUFA1,COX6B1,COX7C,UQCR11,NDUFA5,NDUFA10,COX4I1,COX7B,NDUFA2,COX5B,ISCU,NDUFB5,NDUFAF1,NDUFA9,UQCRC2,NDUFB10,SDHC,SNCA,NDUFS6,NDUFB11,NDUFB9,NDUFC2,UQCRB,PINK1,NDUFS2,NDUFV3,NDUFS4,UQCRQ,COX6C,NDUFB6,NDUFB8,NDUFV1,SDHAF2,COA6,NDUFS5,UQCRFS1,MECP2,NDUFA3,CYCS,UQ…	NDUFAB1,UQCRC1,NDUFB4,NDUFB7,NDUFS8,COX6A1,NDUFS7,NDUFA8,NDUFA5,NDUFA10,COX4I1,COX5B,NDUFB11,NDUFS2,NDUFB8,NDUFV1,NDUFS5,COX8A,NDUFA12,NDUFA6
GO_MITOCHONDRIAL_ELECTRON_TRANSPORT_NADH_TO_UBIQUINONE	GO:0006120	46	Up	6.702301670288823e-12	2.4486859152400214e-8	1	NDUFAB1,NDUFS1,NDUFB4,COQ9,NDUFB2,DLD,NDUFB7,NDUFC1,NDUFS8,NDUFS7,PARK7,NDUFB3,NDUFA8,DNAJC15,NDUFA1,NDUFA5,NDUFA10,NDUFA2,ISCU,NDUFB5,NDUFAF1,NDUFA9,NDUFB10,SNCA,NDUFS6,NDUFB11,NDUFB9,NDUFC2,PINK1,NDUFS2,NDUFV3,NDUFS4,NDUFB6,NDUFB8,NDUFV1,NDUFS5,NDUFA3,NDUFA11,NDUFV2,NDUFB1,NDUFA12,NDUFA6,NDUFA13,NDUFA4,NDUFS3,NDUFA7	NDUFAB1,NDUFB4,NDUFB7,NDUFS8,NDUFS7,NDUFA8,NDUFA5,NDUFA10,NDUFB11,NDUFS2,NDUFB8,NDUFV1,NDUFS5,NDUFA12,NDUFA6
GO_NADH_DEHYDROGENASE_COMPLEX_ASSEMBLY	GO:0010257	51	Up	1.1584686948061866e-11	2.821643584316268e-8	2	NDUFAB1,NDUFS1,NDUFB4,BCS1L,TIMM21,NDUFB2,NDUFB7,COA1,NDUFC1,FOXRED1,NDUFS8,TIMMDC1,NDUFS7,NDUFB3,NDUFA8,NDUFAF4,NDUFA1,NDUFA5,ECSIT,NDUFA10,NDUFA2,NDUFB5,NDUFAF1,NDUFA9,NDUFB10,NDUFS6,NDUFB11,NDUFB9,NDUFC2,OXA1L,NDUFAF6,NDUFS2,NDUFV3,NDUFAF2,NDUFS4,NDUFB6,NDUFB8,NDUFV1,NDUFS5,NDUFA3,TMEM126B,NDUFA11,ACAD9,NDUFAF3,NDUFV2,NDUFB1,NDUFA12,NDUFA6,NDUFA13,NDUFS3,NDUFA7	NDUFAB1,NDUFB4,NDUFB7,NDUFS8,NDUFS7,NDUFA8,NDUFA5,NDUFA10,NDUFB11,NDUFS2,NDUFB8,NDUFV1,NDUFS5,NDUFA12,NDUFA6
GO_REGULATION_OF_CELLULAR_AMINO_ACID_METABOLIC_PROCESS	GO:0006521	49	Up	9.647490087711906e-11	1.7623552517727723e-7	3	PSMB1,PSMC4,PSMA4,PSME4,PSMC5,PSME1,COMT,PSMD5,PSMD8,PSMC6,PSMA3,PSMC1,PSMB5,PSMA6,PSME2,PSMA7,PSMD10,PSMD7,OAZ1,PSMA2,PSMD3,PSMD11,PSMD9,PSMD14,ODC1,PARK7,PSMF1,PSMB2,PSMA1,PSME3,PSMB7,PSMB6,PSMA5,OAZ3,AZIN1,PSMD4,PSMB4,PSMC2,PSMD6,PSMC3,PSMD1,PSMD2,OAZ2,PSMD13,PSMD12,PSMB8,PSMB10,PSMB9,PSMB3	PSMC5,PSMD8,PSMA3,PSMC1,PSMB5,PSMA7,PSMD7,PSMA2,PSMF1,PSMB7,PSMB6,PSMD4,PSMD6,PSMB10,PSMB3	PSME3
GO_OXIDATIVE_PHOSPHORYLATION	GO:0006119	96	Up	1.211939976478899e-10	1.7711290816262632e-7	1	NDUFAB1,COX10,UQCRC1,COX15,BID,NDUFS1,NDUFB4,RHOA,SDHA,COQ9,NDUFB2,DLD,MSH2,NDUFB7,PGK1,NDUFC1,NDUFS8,COX6A1,COX7A2,NDUFS7,COX7A2L,PARK7,NDUFB3,NDUFA8,DNAJC15,NDUFA1,SLC25A23,COX6B1,COX7C,UQCR11,NDUFA5,NDUFA10,COX4I1,COX7B,NDUFA2,COX5B,ISCU,NDUFB5,UQCC2,NDUFAF1,NDUFA9,UQCRC2,NDUFB10,SDHC,SNCA,NDUFS6,NDUFB11,NDUFB9,SURF1,NDUFC2,UQCRB,PINK1,NDUFS2,NDUFV3,COX7A1,AK4,NDUFS4,UQCRQ,COX6C,FXN,ATP7A,NDUF…	NDUFAB1,UQCRC1,NDUFB4,NDUFB7,NDUFS8,COX6A1,NDUFS7,NDUFA8,NDUFA5,NDUFA10,COX4I1,COX5B,NDUFB11,NDUFS2,STOML2,NDUFB8,NDUFV1,NDUFS5,COX8A,NDUFA12,NDUFA6
GO_RESPIRATORY_ELECTRON_TRANSPORT_CHAIN	GO:0022904	90	Up	2.924847287305728e-10	3.561976521390492e-7	1	NDUFAB1,SLC25A13,COX10,UQCRC1,COX15,BID,NDUFS1,NDUFB4,SDHA,COQ9,NDUFB2,DLD,NDUFB7,ETFB,NDUFC1,PPARGC1A,NDUFS8,COX6A1,ALDH5A1,GPD2,NDUFS7,SLC25A12,COX7A2L,PARK7,SDHB,NDUFB3,NDUFA8,DNAJC15,NDUFA1,COX6B1,COX7C,UQCR11,NDUFA5,NDUFA10,COX4I1,COX7B,NDUFA2,MYBBP1A,COX5B,ISCU,NDUFB5,NDUFAF1,NDUFA9,ETFA,UQCRC2,NDUFB10,SDHC,SNCA,NDUFS6,NDUFB11,NDUFB9,NDUFC2,UQCRB,PINK1,NDUFS2,NDUFV3,NDUFAF2,NDUFS4,UQCRQ,COX…	NDUFAB1,UQCRC1,NDUFB4,NDUFB7,ETFB,NDUFS8,COX6A1,NDUFS7,SDHB,NDUFA8,NDUFA5,NDUFA10,COX4I1,COX5B,NDUFB11,NDUFS2,NDUFB8,NDUFV1,NDUFS5,COX8A,NDUFA12,NDUFA6	MYBBP1A
GO_MITOCHONDRIAL_TRANSLATIONAL_TERMINATION	GO:0070126	85	Up	4.058138119743066e-10	4.236116462994655e-7	3	MRPS10,MRPL43,MRPS35,MRPS34,MRPL22,MRPL28,MRPS33,MRPS18A,MRPS31,MRPL4,MRPL32,MRPL27,MRPL51,MTRF1L,MRPL18,MRPL2,MRPS30,MRPS27,MRPL3,MRPL19,MRPL37,MRPS15,MRPS14,MRPS2,MRPS7,MRPS26,MRPS12,MRPL34,MRPS25,PTCD3,MRPL35,ERAL1,DAP3,MRPS36,MRPL44,MRPS9,MRPL47,MRPL50,MRPL15,MRPL24,MRPL9,MRPS5,MRPS28,MRRF,MRPL49,MRPL39,OXA1L,MRPL17,MRPL10,MRPL55,MRPS18C,GFM2,MRPL16,MRPL1,MRPL36,MRPL13,CHCHD1,MRPL52,MRPL57,MR…	MRPL43,MRPS35,MRPS34,MRPL27,MRPL51,MRPS30,MRPS26,MRPL50,MRPL24,MRPS5,MRPS18C,MRPL36,MRPL57,AURKAIP1,GADD45GIP1,MRPL14,MRPS23,MRPS11,MRPL54,MRPL40,MRPL46,MRPS21
GO_ANTIGEN_PROCESSING_AND_PRESENTATION_OF_EXOGENOUS_PEPTIDE_ANTIGEN_VIA_MHC_CLASS_I	GO:0042590	59	Up	1.1174266589494752e-9	1.020629574617977e-6	4	PSMB1,PSMC4,PSMA4,VAMP3,CYBA,PSME4,ITGB5,PSMC5,PSME1,SNAP23,PSMD5,PSMD8,PSMC6,PSMA3,PSMC1,PSMB5,PSMA6,PSME2,PSMA7,PSMD10,PSMD7,PSMA2,PSMD3,PSMD11,PSMD9,LNPEP,PSMD14,VAMP8,PSMF1,PSMB2,PSMA1,PSME3,PSMB7,ITGAV,PSMB6,PSMA5,PSMD4,PSMB4,PSMC2,PSMD6,PSMC3,B2M,PDIA3,TAP1,PSMD1,PSMD2,CALR,PSMD13,PSMD12,PSMB8,TAP2,HLA-E,HLA-F,PSMB10,CHUK,TAPBP,PSMB9,SEC22B,PSMB3	PSMC5,SNAP23,PSMD8,PSMA3,PSMC1,PSMB5,PSMA7,PSMD7,PSMA2,PSMF1,PSMB7,PSMB6,PSMD4,PSMD6,PSMB10,PSMB3	PSME3
GO_REGULATION_OF_CELLULAR_AMINE_METABOLIC_PROCESS	GO:0033238	56	Up	3.055938962101581e-9	2.481082888452917e-6	3	PSMB1,PSMC4,PSMA4,PSME4,VPS35,PSMC5,PSME1,COMT,PSMD5,PSMD8,PSMC6,PSMA3,PSMC1,PSMB5,PSMA6,PSME2,PSMA7,PSMD10,PSMD7,OAZ1,PSMA2,PSMD3,PSMD11,PSMD9,PSMD14,ODC1,PARK7,PSMF1,PSMB2,PNKD,PSMA1,PSME3,PSMB7,PSMB6,PSMA5,OAZ3,SNCA,PAOX,NR4A2,AZIN1,PSMD4,PSMB4,PSMC2,PSMD6,HPRT1,PSMC3,PSMD1,PSMD2,OAZ2,ABAT,PSMD13,PSMD12,PSMB8,PSMB10,PSMB9,PSMB3	PSMC5,PSMD8,PSMA3,PSMC1,PSMB5,PSMA7,PSMD7,PSMA2,PSMF1,PSMB7,PSMB6,PSMD4,PSMD6,PSMB10,PSMB3	PSME3,ABAT
GO_ANTIGEN_PROCESSING_AND_PRESENTATION_OF_PEPTIDE_ANTIGEN_VIA_MHC_CLASS_I	GO:0002474	74	Up	3.8511413224593015e-9	2.8140289643210116e-6	4	PSMB1,PSMC4,PSMA4,VAMP3,CYBA,PSME4,ITGB5,PSMC5,PSME1,SNAP23,PSMD5,PSMD8,PSMC6,PSMA3,PSMC1,PSMB5,PSMA6,PSME2,SEC23A,PSMA7,PSMD10,PSMD7,FCGRT,PSMA2,PSMD3,PSMD11,PSMD9,LNPEP,SEC24A,PSMD14,VAMP8,IDE,PSMF1,PSMB2,CANX,PSMA1,PSME3,PSMB7,ITGAV,SEC31A,SEC24B,TAPBPL,PSMB6,PSMA5,SEC24D,SAR1B,SEC13,PSMD4,PSMB4,AZGP1,PSMC2,PSMD6,ERAP1,PSMC3,B2M,PDIA3,TAP1,PSMD1,PSMD2,SEC24C,CALR,PSMD13,BCAP31,PSMD12,PSMB8,TAP…	PSMC5,SNAP23,PSMD8,PSMA3,PSMC1,PSMB5,PSMA7,PSMD7,PSMA2,PSMF1,PSMB7,SEC31A,TAPBPL,PSMB6,PSMD4,PSMD6,BCAP31,PSMB10,PSMB3	PSME3
GO_MITOCHONDRIAL_RESPIRATORY_CHAIN_COMPLEX_ASSEMBLY	GO:0033108	81	Up	5.115986242749609e-9	3.3984101341610354e-6	2	NDUFAB1,TTC19,NDUFS1,NDUFB4,BCS1L,TIMM21,NDUFB2,NDUFB7,SAMM50,COA1,TFAM,NDUFC1,FOXRED1,NDUFS8,TIMMDC1,NDUFS7,NDUFB3,NDUFA8,NDUFAF4,FASTKD3,NDUFA1,NDUFA5,ECSIT,NDUFA10,SCO2,NDUFA2,SCO1,COX16,NDUFB5,UQCC2,NDUFAF1,COX17,NDUFA9,NDUFB10,NDUFS6,NDUFB11,NDUFB9,SURF1,NDUFC2,SDHAF4,OXA1L,NDUFAF6,UQCRB,NDUFS2,NDUFV3,COX18,NDUFAF2,NDUFS4,NDUFB6,NDUFB8,NDUFV1,SDHAF2,NDUFS5,NDUFA3,TMEM126B,SLC25A33,NDUFA11,AC…	NDUFAB1,NDUFB4,NDUFB7,NDUFS8,NDUFS7,NDUFA8,NDUFA5,NDUFA10,NDUFB11,NDUFS2,NDUFB8,NDUFV1,NDUFS5,COA4,NDUFA12,NDUFA6
GO_TRANSLATIONAL_TERMINATION	GO:0006415	97	Up	1.003685741899069e-8	6.111609763380414e-6	3	UPF1,MRPS10,MRPL43,MRPS35,MRPS34,JMJD4,MRPL22,MRPL28,OGFOD1,MRPS33,MRPS18A,MRPS31,GSPT1,MRPL4,MRPL32,MRPL27,MRPL51,MTRF1L,MRPL18,MRPL2,MRPS30,MRPS27,MRPL3,MRPL19,MRPL37,MRPS15,GLE1,MRPS14,ETF1,MRPS2,MRPS7,MRPS26,MRPS12,MRPL34,C12orf65,MRPS25,PTCD3,MRPL35,EIF5A,ERAL1,DAP3,MRPS36,MRPL44,MRPS9,MRPL47,MRPL50,MRPL15,MRPL24,MRPL9,MRPS5,MRPS28,MRRF,MRPL49,MRPL39,OXA1L,MRPL17,MRPL10,MRPL55,MRPS18C,APEH,A…	MRPL43,MRPS35,MRPS34,MRPL27,MRPL51,MRPS30,MRPS26,MRPL50,MRPL24,MRPS5,MRPS18C,ABCE1,MRPL36,MRPL57,AURKAIP1,GADD45GIP1,MRPL14,MRPS23,MRPS11,MRPL54,MRPL40,MRPL46,MRPS21
GO_ELECTRON_TRANSPORT_CHAIN	GO:0022900	124	Up	1.2982654949699936e-8	7.297250747496726e-6	1	NDUFAB1,SLC25A13,CIAPIN1,COX10,CYB561,UQCRC1,COX15,BID,NDUFS1,GLRX2,CYBA,AKR7A2,NDUFB4,P4HA2,SDHA,ME2,AKR1B1,COQ9,NDUFB2,DLD,PHGDH,NDUFB7,IDH3B,GSR,ETFB,GLRX3,NDUFC1,PPARGC1A,NDUFS8,ALDH2,COX6A1,ALDH5A1,COX7A2,GPD2,NDUFS7,SLC25A12,COX7A2L,PARK7,SDHB,AKR1A1,NDUFB3,NDUFA8,DNAJC15,NQO2,NDUFA1,COX6B1,COX7C,UQCR11,POR,NDUFA5,NDUFA10,COX4I1,COX7B,NDUFA2,MYBBP1A,COX5B,ISCU,NDUFB5,FDX1,NDUFAF1,NDUFA9,ETF…	NDUFAB1,UQCRC1,NDUFB4,PHGDH,NDUFB7,ETFB,NDUFS8,COX6A1,NDUFS7,SDHB,NDUFA8,NDUFA5,NDUFA10,COX4I1,COX5B,SH3BGRL3,NDUFB11,QDPR,NDUFS2,NDUFB8,NDUFV1,NDUFS5,COX8A,NDUFA12,NDUFA6	MYBBP1A
GO_ANAPHASE_PROMOTING_COMPLEX_DEPENDENT_CATABOLIC_PROCESS	GO:0031145	65	Up	1.9060091631076404e-8	9.948006396305378e-6	3	CDC27,PSMB1,PSMC4,CUL3,PSMA4,ANAPC4,PSME4,UBE2D1,PSMC5,ANAPC5,PSME1,CDC23,PSMD5,PSMD8,PSMC6,PSMA3,PSMC1,PSMB5,PSMA6,PSME2,PSMA7,PSMD10,PSMD7,FBXO31,FZR1,PSMA2,PSMD3,PSMD11,ANAPC15,PSMD9,PSMD14,PSMF1,PSMB2,PSMA1,CDC16,PSME3,PSMB7,ANAPC11,PSMB6,PSMA5,RPS27A,UBC,ANAPC1,BUB3,PSMD4,PSMB4,PSMC2,PSMD6,ANAPC10,PSMC3,ANAPC16,UBE2E1,UBB,PSMD1,PSMD2,ANAPC2,CDC26,PSMD13,ANAPC7,PSMD12,PSMB8,PSMB10,UBA52,PSMB9…	PSMC5,PSMD8,PSMA3,PSMC1,PSMB5,PSMA7,PSMD7,PSMA2,ANAPC15,PSMF1,PSMB7,PSMB6,PSMD4,PSMD6,UBB,PSMB10,PSMB3	PSME3
GO_AMINE_METABOLIC_PROCESS	GO:0009308	78	Up	4.7183596932390824e-8	2.2984702852331985e-5	3	GDE1,PSMB1,PSMC4,CHDH,PSMA4,PSME4,VPS35,SLC44A1,PSMC5,SMOX,PSME1,COMT,DHPS,PSMD5,PSMD8,PSMC6,PSMA3,PSMC1,PSMB5,PSMA6,PSME2,PSMA7,PSMD10,SMS,PSMD7,OAZ1,GCDH,PSMA2,PSMD3,PSMD11,CHKA,PSMD9,PSMD14,ODC1,KYNU,PARK7,SRM,AGMAT,AMD1,PSMF1,PSMB2,PNKD,PSMA1,SAT1,PSME3,PSMB7,NAAA,SAT2,PSMB6,PSMA5,OAZ3,SNCA,PAOX,HNMT,NR4A2,AZIN1,PSMD4,PSMB4,PSMC2,PSMD6,ALDH7A1,ATP7A,HPRT1,PSMC3,MECP2,PSMD1,PSMD2,OAZ2,ABAT,AFM…	PSMC5,SMOX,PSMD8,PSMA3,PSMC1,PSMB5,PSMA7,SMS,PSMD7,PSMA2,PSMF1,SAT1,PSMB7,PSMB6,PSMD4,PSMD6,PSMB10,PSMB3	PSME3,ABAT
GO_TRANSLATIONAL_ELONGATION	GO:0006414	113	Up	5.965501962357976e-8	2.724370177434358e-5	3	MRPS10,MRPL43,MRPS35,MRPS34,MRPL22,MRPL28,MRPS33,MRPS18A,GTPBP1,MRPS31,EEF2K,EEF1D,MRPL4,MRPL32,CPEB3,MRPL27,MRPL51,MRPL18,HBS1L,MRPL2,MRPS30,MRPS27,ABTB1,MRPL3,EEF1B2,MRPL19,MRPL37,MRPS15,DPH5,MRPS14,MRPS2,TSFM,MRPS7,MRPS26,MRPS12,MRPL34,MRPS25,PTCD3,MRPL35,EIF5A,ERAL1,DAP3,MRPS36,DPH6,MRPL44,MRPS9,MRPL47,MRPL50,CPEB2,MRPL15,RPLP1,SECISBP2L,EIF4A3,MRPL24,MRPL9,SRP9,MRPS5,MRPS28,DPH7,MRPL49,MRPL3…	MRPL43,MRPS35,MRPS34,MRPL27,MRPL51,MRPS30,MRPS26,MRPL50,MRPL24,MRPS5,MRPS18C,MRPL36,MRPL57,AURKAIP1,GADD45GIP1,MRPL14,MRPS23,MRPS11,MRPL54,MRPL40,MRPL46,MRPS21	ABTB1,EEF1G
GO_CELLULAR_RESPIRATION	GO:0045333	140	Up	6.393786923646104e-8	2.7482000618283577e-5	1	NDUFAB1,SLC25A13,COX10,UQCRC1,MDH1,COX15,BID,NDUFS1,CS,NDUFB4,MTFR1,IDH3G,SDHA,ME2,NOA1,COQ9,NDUFB2,DLD,FH,NDUFB7,ACO2,HIF1A,IDH3B,ETFB,NDUFC1,PPARGC1A,NDUFS8,TRPV4,COX6A1,ALDH5A1,NNT,GPD2,NDUFS7,COQ10B,SLC25A12,COX7A2L,PARK7,SDHB,MTFR1L,NDUFB3,NDUFA8,DLST,IDE,DNAJC15,CAT,PIK3CA,ACO1,CISD1,NDUFA1,SLC25A23,PANK2,COX6B1,TRAP1,COX7C,UQCR11,NDUFA5,NDUFA10,COX4I1,COX7B,NDUFA2,PDHA1,MYBBP1A,BLOC1S1,COQ…	NDUFAB1,UQCRC1,NDUFB4,MTFR1,IDH3G,NDUFB7,HIF1A,ETFB,NDUFS8,COX6A1,NDUFS7,SDHB,NDUFA8,NDUFA5,NDUFA10,COX4I1,BLOC1S1,COX5B,MDH2,NDUFB11,NDUFS2,NDUFB8,NDUFV1,NDUFS5,COX8A,NDUFA12,NDUFA6	NNT,MYBBP1A,PNPT1
GO_TUMOR_NECROSIS_FACTOR_MEDIATED_SIGNALING_PATHWAY	GO:0033209	89	Up	6.948715890144677e-7	2.8207926116270645e-4	5	PSMB1,PSMC4,BIRC3,PSMA4,TNFRSF1A,PSME4,CYLD,GSTP1,PSMC5,PSME1,PSMD5,PSMD8,PSMC6,PSMA3,PSMC1,PSMB5,PSMA6,NFKBIA,PSME2,CD40,PSMA7,PSMD10,TNFSF13B,TRADD,PSMD7,PYCARD,PIAS4,CARD8,TAX1BP1,PSMA2,PSMD3,PSMD11,BIRC2,PSMD9,KRT18,LTBR,PSMD14,STAT1,TNFAIP3,FOXO3,PSMF1,RBCK1,PSMB2,TNFRSF19,PSMA1,TXNDC17,ACTN4,PSME3,GPS2,PSMB7,RIPK1,CASP1,SPPL2A,TNFRSF11A,PSMB6,PSMA5,COMMD7,ADAM17,BAG4,TNFRSF14,PSMD4,PSMB4,PS…	PSMC5,PSMD8,PSMA3,PSMC1,PSMB5,PSMA7,PSMD7,PSMA2,KRT18,PSMF1,TXNDC17,PSMB7,SPPL2A,PSMB6,PSMD4,PSMD6,KRT8,CARD16,PSMB10,PSMB3	CARD8,PSME3
GO_MITOCHONDRIAL_TRANSLATION	GO:0032543	118	Up	8.741575548722481e-7	3.361825922869219e-4	3	MRPS10,MRPL43,MRPS35,IARS2,MRPS34,MRPL22,NOA1,MTIF2,MRPL28,MRPS33,MRPS18A,MTG2,CDK5RAP1,MRPS31,EARS2,MRPL4,MRPL32,C1QBP,MRPL27,MRPL51,MTRF1L,MRPL18,MRPL2,MRPS30,MRPS27,MRPL3,MRPL19,MRPL37,WARS2,MRPS15,NSUN4,FASTKD2,MRPS14,MTIF3,MTERF4,MRPS2,TSFM,FASTKD3,MRPS7,MRPS26,MRPS12,MRPL34,QRSL1,MRPS25,PTCD3,MRPL35,ERAL1,DAP3,MRPS36,MRPL44,MRPS9,MRPL47,MRPL50,UQCC2,MRPL15,LRPPRC,YARS2,MRPL24,MRPL9,MRPS5,RA…	MRPL43,MRPS35,MRPS34,MRPL27,MRPL51,MRPS30,MRPS26,MRPL50,MRPL24,MRPS5,RARS2,MRPS18C,MRPL36,MRPL57,AURKAIP1,GADD45GIP1,MRPL14,MRPS23,MRPS11,MRPL54,MRPL40,MRPL46,MRPS21	WARS2
GO_REGULATION_OF_TRANSCRIPTION_FROM_RNA_POLYMERASE_II_PROMOTER_IN_RESPONSE_TO_HYPOXIA	GO:0061418	68	Up	9.782491341912737e-7	3.432093383338439e-4	3	CREBBP,PSMB1,PSMC4,PSMA4,PSME4,SIRT2,PSMC5,PSME1,PSMD5,PSMD8,RBX1,EP300,PSMC6,PSMA3,HIF1A,PSMC1,PSMB5,PSMA6,PSME2,PSMA7,PSMD10,PSMD7,PSMA2,CUL2,PSMD3,PSMD11,PSMD9,VEGFA,PSMD14,NFE2L2,EGR1,PSMF1,PSMB2,PSMA1,EGLN3,PSME3,VHL,EGLN1,PSMB7,PSMB6,PSMA5,ARNT,RPS27A,LIMD1,NOTCH1,UBC,BACH1,PSMD4,PSMB4,PSMC2,PSMD6,CITED2,STOX1,PSMC3,HIF1AN,RBPJ,UBB,PSMD1,PSMD2,HIGD1A,PSMD13,PSMD12,PSMB8,PSMB10,UBA52,PSMB9,E…	PSMC5,PSMD8,RBX1,PSMA3,HIF1A,PSMC1,PSMB5,PSMA7,PSMD7,PSMA2,PSMF1,PSMB7,PSMB6,PSMD4,PSMD6,CITED2,UBB,PSMB10,PSMB3	EGR1,PSME3,VHL,ARNT,LIMD1
GO_HEMATOPOIETIC_STEM_CELL_DIFFERENTIATION	GO:0060218	62	Up	9.8821942080575e-7	3.432093383338439e-4	4	PSMB1,PSMC4,PSMA4,FOXC1,EIF2AK2,CBFB,PSME4,TCF3,ITCH,XRCC5,PSMC5,PSME1,PSMD5,ABL1,PSMD8,PSMC6,PSMA3,PSMC1,PSMB5,PSMA6,PSME2,PSMA7,PSMD10,PSMD7,SFRP1,ERCC2,CDK6,PSMA2,GATA3,PSMD3,PSMD11,PSMD9,HSPA9,PSMD14,NFE2L2,KMT2A,PSMF1,PSMB2,PSMA1,PSME3,PSMB7,YAP1,TCF12,PSMB6,PSMA5,BATF,RUNX1,PSMD4,PSMB4,PSMC2,PSMD6,PSMC3,PSMD1,PSMD2,PSMD13,PSMD12,YTHDF2,PSMB8,PSMB10,PSMB9,N4BP2L2,PSMB3	PSMC5,PSMD8,PSMA3,PSMC1,PSMB5,PSMA7,PSMD7,PSMA2,PSMF1,PSMB7,PSMB6,PSMD4,PSMD6,YTHDF2,PSMB10,PSMB3	PSME3
GO_PROTEASOMAL_UBIQUITIN_INDEPENDENT_PROTEIN_CATABOLIC_PROCESS	GO:0010499	20	Up	1.0333386401183202e-6	3.432093383338439e-4	3	PSMB1,PSMA4,PSME4,PSMA3,PSMB5,PSMA6,PSMA7,PSMA2,NFE2L2,PSMB2,PSMA1,PSMB7,PSMB6,PSMA5,PSMB4,ENC1,PSMB8,PSMB10,PSMB9,PSMB3	PSMA3,PSMB5,PSMA7,PSMA2,PSMB7,PSMB6,PSMB10,PSMB3
GO_FORMATION_OF_CYTOPLASMIC_TRANSLATION_INITIATION_COMPLEX	GO:0001732	15	Up	1.5977139425333395e-6	4.878217299272997e-4	3	EIF3I,EIF3L,EIF3D,EIF5,EIF3J,EIF3E,EIF3B,EIF3A,EIF2S2,EIF3G,EIF3H,EIF3M,EIF3F,EIF3K,EIF3C	EIF3D,EIF3E,EIF3A,EIF3G,EIF3H,EIF3K
GO_SCF_DEPENDENT_PROTEASOMAL_UBIQUITIN_DEPENDENT_PROTEIN_CATABOLIC_PROCESS	GO:0031146	70	Up	1.602261053545257e-6	4.878217299272997e-4	3	FBXL3,PSMB1,PSMC4,WWTR1,PSMA4,CUL1,PSME4,FBXW11,PSMC5,PSME1,PSMD5,PSMD8,RBX1,PSMC6,PSMA3,PSMC1,PSMB5,PSMA6,PSME2,PSMA7,PSMD10,PSMD7,FBXO31,PSMA2,FBXW4,FBXL15,CUL2,FBXL20,PSMD3,PSMD11,FBXW7,PSMD9,FBXO9,FBXL4,SKP1,RNF7,PSMD14,FBXO6,FBXL5,PSMF1,PSMB2,PSMA1,PSME3,FBXL8,PSMB7,CUL4A,PSMB6,PSMA5,FBXL17,AMN1,FBXO4,CUL4B,FBXW5,PSMD4,PSMB4,PSMC2,PSMD6,FBXO33,PSMC3,BTRC,CUL5,PSMD1,PSMD2,PSMD13,PSMD12,STYX,P…	PSMC5,PSMD8,RBX1,PSMA3,PSMC1,PSMB5,PSMA7,PSMD7,PSMA2,PSMF1,PSMB7,PSMB6,PSMD4,PSMD6,PSMB10,PSMB3	PSME3
GO_ANTIGEN_PROCESSING_AND_PRESENTATION_OF_PEPTIDE_ANTIGEN	GO:0048002	132	Up	1.7080185511143713e-6	4.992196621197084e-4	4	AP2B1,PSMB1,PSMC4,CD74,PSMA4,AP2S1,VAMP3,CYBA,KIF2A,PSME4,AP1M1,RAB7A,DYNC1I2,CAPZB,KIF22,DNM2,ITGB5,PSMC5,DYNLL1,PSME1,SNAP23,PSMD5,PSMD8,AP1B1,PSMC6,PSMA3,LGMN,PSMC1,PSMB5,PSMA6,PSME2,SEC23A,PSMA7,KIF3B,PSMD10,PSMD7,PYCARD,DCTN6,FCGRT,AP1S1,PSMA2,PSMD3,PSMD11,PSMD9,LNPEP,SEC24A,ACTR1B,PSMD14,CAPZA1,CTSD,VAMP8,IDE,CLTA,PSMF1,PSMB2,KLC1,CANX,PSMA1,AP1M2,KIF3A,PSME3,ACTR10,DCTN4,CTSL,DYNC1LI2,PSMB…	AP2S1,RAB7A,PSMC5,DYNLL1,SNAP23,PSMD8,PSMA3,PSMC1,PSMB5,PSMA7,PSMD7,PSMA2,PSMF1,ACTR10,CTSL,PSMB7,SEC31A,TAPBPL,PSMB6,ARF1,PSMD4,AP2M1,PSMD6,CTSF,DCTN2,BCAP31,PSMB10,PSMB3	KLC1,PSME3,HLA-DRB5
GO_REGULATION_OF_HEMATOPOIETIC_PROGENITOR_CELL_DIFFERENTIATION	GO:1901532	66	Up	2.637510923240122e-6	7.412420121582912e-4	4	PSMB1,PSMC4,PSMA4,FOXC1,EIF2AK2,CBFB,PSME4,TCF3,PDCD2,ITCH,PSMC5,PSME1,PSMD5,ABL1,PSMD8,PSMC6,PSMA3,PSMC1,PSMB5,PSMA6,PSME2,PSMA7,PSMD10,PSMD7,CDK6,PSMA2,GATA3,PSMD3,PSMD11,PSMD9,HSPA9,HES1,PSMD14,SOS1,NFE2L2,KMT2A,PSMF1,PSMB2,ZBTB1,PSMA1,PSME3,DPF2,PSMB7,YAP1,TCF12,PSMB6,PSMA5,NOTCH1,RUNX1,PSMD4,PSMB4,PSMC2,PSMD6,PSMC3,NUDT21,PSMD1,DHX36,PSMD2,PSMD13,PSMD12,YTHDF2,PSMB8,PSMB10,PSMB9,N4BP2L2,PSMB3	PSMC5,PSMD8,PSMA3,PSMC1,PSMB5,PSMA7,PSMD7,PSMA2,PSMF1,PSMB7,PSMB6,PSMD4,PSMD6,YTHDF2,PSMB10,PSMB3	PSME3
GO_ANTIGEN_PROCESSING_AND_PRESENTATION	GO:0019882	145	Up	4.910604853530798e-6	0.0013289551727685015	4	AP2B1,PSMB1,PSMC4,CD74,PSMA4,AP2S1,VAMP3,CYBA,ATG5,AP3D1,KIF2A,PSME4,RAB27A,AP1M1,RAB7A,DYNC1I2,CAPZB,KIF22,DNM2,ITGB5,RAB10,PSMC5,DYNLL1,PSME1,SNAP23,PSMD5,PSMD8,AP1B1,PSMC6,PSMA3,LGMN,PSMC1,PSMB5,PSMA6,PSME2,SEC23A,PSMA7,KIF3B,PSMD10,PSMD7,PYCARD,CTSH,DCTN6,FCGRT,AP1S1,PSMA2,PSMD3,PSMD11,RAB34,PSMD9,RAB5B,LNPEP,SEC24A,ACTR1B,PSMD14,CAPZA1,CTSD,RAB32,VAMP8,IDE,CLTA,PSMF1,PSMB2,KLC1,CANX,PSMA1,AP…	AP2S1,RAB7A,RAB10,PSMC5,DYNLL1,SNAP23,PSMD8,PSMA3,PSMC1,PSMB5,PSMA7,PSMD7,PSMA2,PSMF1,ACTR10,CTSL,PSMB7,SEC31A,TAPBPL,PSMB6,ARF1,PSMD4,AP2M1,PSMD6,CTSF,DCTN2,BCAP31,PSMB10,PSMB3	KLC1,PSME3,HLA-DRB5
GO_CELLULAR_PROTEIN_COMPLEX_DISASSEMBLY	GO:0043624	145	Up	6.536469929473779e-6	0.001649801418491549	3	UPF1,SPAST,CAPG,MRPS10,LIMA1,MRPL43,MRPS35,KIF2A,WDR1,NSF,CLASP1,MRPS34,CAMSAP3,CAPZB,JMJD4,MRPL22,MRPL28,OGFOD1,ADD1,MRPS33,HDAC6,MRPS18A,TRIOBP,MRPS31,GSPT1,MRPL4,NAPA,MTPN,MRPL32,MRPL27,HSPA8,TRPV4,MRPL51,MTRF1L,MRPL18,MRPL2,MRPS30,MRPS27,MRPL3,SPTBN1,MRPL19,MRPL37,CAPZA1,MRPS15,CAMSAP2,GLE1,VPS4B,MRPS14,ETF1,MRPS2,MRPS7,DSTN,MRPS26,MRPS12,MRPL34,MAP1S,C12orf65,MRPS25,PTCD3,MRPL35,EIF5A,ERAL1,…	CAPG,MRPL43,MRPS35,MRPS34,MRPL27,MRPL51,MRPS30,MRPS26,MRPL50,MRPL24,MRPS5,ADD3,MRPS18C,ABCE1,MRPL36,CFL1,MRPL57,AURKAIP1,GADD45GIP1,MRPL14,MRPS23,MRPS11,MRPL54,MRPL40,MRPL46,MRPS21	CAMSAP3,TAOK1,CLASP2
GO_AEROBIC_RESPIRATION	GO:0009060	66	Up	6.725890594313942e-6	0.001649801418491549	1	COX10,UQCRC1,MDH1,COX15,CS,MTFR1,IDH3G,SDHA,ME2,DLD,FH,ACO2,HIF1A,IDH3B,NDUFS8,TRPV4,COX6A1,NNT,NDUFS7,COX7A2L,SDHB,MTFR1L,DLST,IDE,CAT,ACO1,PANK2,COX6B1,COX7C,COX4I1,COX7B,PDHA1,BLOC1S1,COX5B,SUCLA2,IREB2,IDH1,UQCRC2,SIRT3,SDHC,MDH2,SURF1,DLAT,OXA1L,UQCRB,SUCLG1,COX6C,FXN,VCP,IDH3A,SDHAF2,PDHB,CYCS,SUCLG2,UQCRH,BNIP3,COX8A,COX5A,FAHD1,DHTKD1,IDH2,SHMT2,UQCR10,NDUFA4,SDHD,ADSL	UQCRC1,MTFR1,IDH3G,HIF1A,NDUFS8,COX6A1,NDUFS7,SDHB,COX4I1,BLOC1S1,COX5B,MDH2,COX8A	NNT
GO_ENERGY_DERIVATION_BY_OXIDATION_OF_ORGANIC_COMPOUNDS	GO:0015980	180	Up	6.77351068218783e-6	0.001649801418491549	1	NDUFAB1,SLC25A13,COX10,UQCRC1,MDH1,COX15,BID,NDUFS1,RB1CC1,CS,NDUFB4,MTFR1,IDH3G,ACADVL,SDHA,PGM1,ME2,GSK3B,NOA1,GNAS,COQ9,NDUFB2,DLD,FH,NDUFB7,ACO2,HIF1A,PYGB,IDH3B,PHKB,GYS1,AKT2,ETFB,GSK3A,PRKAG2,NDUFC1,PPARGC1A,NDUFS8,TRPV4,COX6A1,ALDH5A1,NNT,GBE1,GPD2,NDUFS7,COQ10B,SLC25A12,COX7A2L,PARK7,SDHB,MTFR1L,NDUFB3,NDUFA8,DLST,IDE,PPP1R3C,DNAJC15,CAT,PIK3CA,ACO1,CISD1,GNMT,NDUFA1,SLC25A23,PANK2,COX6B…	NDUFAB1,UQCRC1,NDUFB4,MTFR1,IDH3G,NDUFB7,HIF1A,ETFB,NDUFS8,COX6A1,NDUFS7,SDHB,NDUFA8,NDUFA5,NDUFA10,COX4I1,BLOC1S1,COX5B,MDH2,NDUFB11,NDUFS2,NDUFB8,NDUFV1,NDUFS5,COX8A,PPP1R2,NDUFA12,NDUFA6,PPP1CC,CALM1,PPP1CB	NNT,MYBBP1A,PNPT1,AKT1,PPP1R3B,PPP1R3E
GO_REGULATION_OF_STEM_CELL_DIFFERENTIATION	GO:2000736	76	Up	1.3113438614581426e-5	0.0030909643857014992	6	PSMB1,PSMC4,PSMA4,FOXC1,EIF2AK2,CDK13,CBFB,PSME4,TCF3,ITCH,REST,PSMC5,PSME1,PSMD5,ABL1,PSMD8,PSMC6,PSMA3,PSMC1,PSMB5,PSMA6,PSME2,PSMA7,PSMD10,PSMD7,CDK6,PTN,PSMA2,GATA3,PSMD3,PSMD11,OCIAD1,PSMD9,HSPA9,HES1,PSMD14,KDM3A,NFE2L2,KMT2A,SOX9,PSMF1,PSMB2,PSMA1,PSME3,PWP1,PSMB7,YAP1,TCF12,PSMB6,PSMA5,NOTCH1,ZFP36L2,HNRNPU,RUNX1,PSMD4,PSMB4,PSMC2,PSMD6,PSMC3,NUDT21,CDK12,LTBP3,STAT3,PSMD1,DHX36,PSMD2,TAC…	PSMC5,PSMD8,PSMA3,PSMC1,PSMB5,PSMA7,PSMD7,PSMA2,PSMF1,PSMB7,PSMB6,HNRNPU,PSMD4,PSMD6,YTHDF2,PSMB10,PSMB3	PSME3
GO_NEGATIVE_REGULATION_OF_CELL_CYCLE_G2_M_PHASE_TRANSITION	GO:1902750	70	Up	2.3623598810164212e-5	0.005394301140808434	7	PSMB1,PSMC4,PSMA4,FOXN3,CUL1,PSME4,CDC14B,PSMC5,PSME1,PSMD5,PSMD8,RBX1,PSMC6,PSMA3,PSMC1,PSMB5,PSMA6,PSME2,PSMA7,PSMD10,PSMD7,NBN,FZR1,BABAM1,PSMA2,PSMD3,CDK5RAP3,PSMD11,PSMD9,SKP1,PSMD14,MIIP,SYF2,PSMF1,PSMB2,PSMA1,PSME3,VPS4A,TAOK3,RINT1,HUS1,PSMB7,PSMB6,PSMA5,ATM,TAOK2,RAD17,PSMD4,PSMB4,NAE1,TAOK1,PSMC2,PSMD6,CHMP4C,RAD21,PSMC3,ZFYVE19,ATF5,USP47,PSMD1,PSMD2,BRCC3,PSMD13,PSMD12,BLM,ZNF830,PSMB…	PSMC5,PSMD8,RBX1,PSMA3,PSMC1,PSMB5,PSMA7,PSMD7,PSMA2,PSMF1,PSMB7,PSMB6,PSMD4,PSMD6,PSMB10,PSMB3	PSME3,TAOK1
GO_MITOCHONDRIAL_GENE_EXPRESSION	GO:0140053	138	Up	2.6102069042493604e-5	0.005779630863439417	3	ELAC2,TRIT1,MRPS10,MRPL43,MRPS35,IARS2,HSD17B10,TRNT1,MRPS34,MRPL22,NOA1,MTIF2,MRPL28,MRPS33,MRPS18A,MTG2,CDK5RAP1,MRPS31,EARS2,MRPL4,MRPL32,TFAM,C1QBP,MRPL27,MRPL51,MTRF1L,MRPL18,MRPL2,MRPS30,MRPS27,MRPL3,MRPL19,MRPL37,WARS2,MRPS15,NSUN4,FASTKD2,FOXO3,MRPS14,MTERF2,MTIF3,MTERF4,MRPS2,TSFM,FASTKD3,MRPS7,MRPS26,TRMT5,MRPS12,MRPL34,QRSL1,MRPS25,PTCD3,MRPL35,PRKAA1,ERAL1,DAP3,MRPS36,MTO1,MRPL44,MRPS…	MRPL43,MRPS35,HSD17B10,MRPS34,MRPL27,MRPL51,MRPS30,MRPS26,MRPL50,MRPL24,MRPS5,RARS2,MRPS18C,MRPL36,MRPL57,AURKAIP1,GADD45GIP1,MRPL14,MRPS23,MRPS11,MRPL54,MRPL40,MRPL46,MRPS21	TRNT1,WARS2,PNPT1
GO_REGULATION_OF_ESTABLISHMENT_OF_PLANAR_POLARITY	GO:0090175	75	Up	3.0249425580001295e-5	0.006500957432737337	6	AP2B1,PSMB1,MKS1,PSMC4,PSMA4,AP2S1,RHOA,PSME4,CDC42,GPC4,PSMC5,PSME1,PSMD5,ABL1,PSMD8,PSMC6,PSMA3,DAAM1,PSMC1,PSMB5,PSMA6,PSME2,PSMA7,PSMD10,PARD6A,PSMD7,FZD3,SFRP1,PSMA2,DVL1,PSMD3,PFN1,PSMD11,SMURF2,PSMD9,PTK7,NPHP3,WNT5A,PSMD14,PSMF1,PSMB2,PSMA1,PSME3,RAC1,PSMB7,SEC24B,CLTC,PSMB6,PSMA5,FZD7,FZD1,PSMD4,PSMB4,PSMC2,DVL3,AP2M1,VANGL2,FZD5,PSMD6,RYK,PSMC3,MLLT3,VANGL1,PSMD1,PSMD2,AP2A2,ZNRF3,PSMD1…	AP2S1,CDC42,PSMC5,PSMD8,PSMA3,PSMC1,PSMB5,PSMA7,PSMD7,PSMA2,PFN1,PSMF1,PSMB7,PSMB6,PSMD4,AP2M1,PSMD6,PSMB10,PSMB3	PSME3
GO_REGULATION_OF_VERY_LOW_DENSITY_LIPOPROTEIN_PARTICLE_CLEARANCE	GO:0010915	1	Up	3.204647755909384e-5	0.006690388900694248	6	LRPAP1	LRPAP1
GO_INTERLEUKIN_1_MEDIATED_SIGNALING_PATHWAY	GO:0070498	75	Up	4.14131824346168e-5	0.008405725668048472	5	PSMB1,PSMC4,VRK2,PSMA4,CUL1,TAB2,PSME4,FBXW11,TOLLIP,PSMC5,IRAK3,PSME1,PSMD5,PSMD8,RBX1,PSMC6,PSMA3,PSMC1,RPS6KA5,PSMB5,PSMA6,NFKBIA,PSME2,PSMA7,PSMD10,MAPK3,PSMD7,RIPK2,PSMA2,PSMD3,PSMD11,NFKB1,PSMD9,SKP1,PSMD14,IL1R1,EGR1,PSMF1,PSMB2,PSMA1,PSME3,MAP3K7,PSMB7,PELI2,PSMB6,PSMA5,RPS27A,UBC,TAB3,PSMD4,PSMB4,SQSTM1,PSMC2,PSMD6,OTUD4,PSMC3,BTRC,TNIP2,UBB,RELA,PSMD1,PSMD2,UBE2N,PLCB1,IRAK1,PSMD13,PSMD…	PSMC5,PSMD8,RBX1,PSMA3,PSMC1,PSMB5,PSMA7,PSMD7,PSMA2,PSMF1,PSMB7,PSMB6,PSMD4,PSMD6,UBB,PSMB10,PSMB3	TAB2,EGR1,PSME3,PELI2,TNIP2
GO_POSITIVE_REGULATION_OF_CARDIAC_MUSCLE_ADAPTATION	GO:0010615	1	Up	4.309748500239448e-5	0.008511170889526931	5	PPP3CA	PPP3CA
GO_INNATE_IMMUNE_RESPONSE_ACTIVATING_CELL_SURFACE_RECEPTOR_SIGNALING_PATHWAY	GO:0002220	72	Up	4.649799669189107e-5	0.008941075311253896	5	CREBBP,PSMB1,PSMC4,PSMA4,CUL1,TAB2,PSME4,PRKACA,FBXW11,ICAM3,PSMC5,PSME1,PSMD5,PSMD8,EP300,PSMC6,PSMA3,PSMC1,RPS6KA5,PSMB5,PSMA6,PSME2,PSMA7,PSMD10,PSMD7,PSMA2,PSMD3,PSMD11,NFKB1,PSMD9,SKP1,PSMD14,MUC5B,PSMF1,PSMB2,PSMA1,PSME3,RAF1,KRAS,MAP3K7,PSMB7,PDPK1,PSMB6,BCL10,PRKACB,PSMA5,PAK1,TAB3,PSMD4,PSMB4,PSMC2,PSMD6,PSMC3,BTRC,MUC15,MUC7,MALT1,RELA,PSMD1,HRAS,PSMD2,PAK2,MUC1,PSMD13,PSMD12,PSMB8,PSMB…	PSMC5,PSMD8,PSMA3,PSMC1,PSMB5,PSMA7,PSMD7,PSMA2,PSMF1,PSMB7,PSMB6,PSMD4,PSMD6,PSMB10,PSMB3	TAB2,PSME3
GO_CYTOPLASMIC_TRANSLATIONAL_INITIATION	GO:0002183	28	Up	5.5234469034298305e-5	0.010348673467528659	3	EIF3I,EIF3L,EIF3D,EIF5,EIF3J,EIF3E,EIF3B,EIF3A,EIF4G1,EIF2S2,EIF2S3,EIF3G,DENR,RPL13A,EIF2D,EIF3H,EIF3M,EIF4A2,NCK1,EIF4A1,RBM4,EIF3F,EIF3K,EIF3C,EIF4EBP1,YTHDF2,MTOR,MCTS1	EIF3D,EIF3E,EIF3A,EIF2S3,EIF3G,EIF3H,EIF3K,YTHDF2
GO_ATP_METABOLIC_PROCESS	GO:0046034	186	Up	7.53108936409469e-5	0.01372207217713571	8	BAD,AK2,NDUFAB1,SLC25A13,COX10,NADK,UQCRC1,COX15,BID,NDUFS1,NUP160,TPR,NDUFB4,PFKP,PKM,RHOA,NUP133,SDHA,ENO1,NUP37,PGM1,PSEN1,SEH1L,DNM1L,COQ9,NDUFB2,DLD,NUP50,MSH2,NDUFB7,TSPO,HIF1A,PGK1,NUP93,GPI,PRKAG2,AK1,GALK1,NUP88,ALDOC,NDUFC1,PPARGC1A,HSPA8,NUP98,NDUFS8,NUP107,GAPDH,TPI1,COX6A1,COX7A2,NUP155,ATP6V1A,NDUFS7,SLC25A12,COX7A2L,PARK7,NDUFB3,NDUFA8,DNAJC15,ECD,NUP153,NDUFA1,SLC25A23,COX6B1,NUP2…	NDUFAB1,UQCRC1,NDUFB4,NDUFB7,HIF1A,AK1,NDUFS8,TPI1,COX6A1,NDUFS7,NDUFA8,NDUFA5,NDUFA10,COX4I1,COX5B,NDUFB11,ALDOA,NDUFS2,STOML2,NDUFB8,NDUFV1,NDUFS5,COX8A,NDUFA12,NDUFA6,EIF6	ARNT,AK9
GO_POSITIVE_REGULATION_OF_RYANODINE_SENSITIVE_CALCIUM_RELEASE_CHANNEL_ACTIVITY	GO:0060316	4	Up	7.699534135247902e-5	0.01372207217713571	5	CALM2,GSTO1,CALM3,CALM1	GSTO1,CALM1
GO_RESPONSE_TO_AMPHETAMINE	GO:0001975	9	Up	7.922726179594948e-5	0.013783657189119116	5	PPP1R1B,PPP3CA,SOD1,RGS10,RANBP2,NR4A2,CALM3,HPRT1,HDAC2	PPP3CA,SOD1
GO_POSITIVE_REGULATION_OF_CANONICAL_WNT_SIGNALING_PATHWAY	GO:0090263	91	Up	8.477296617665684e-5	0.014405489857042592	5	PSMB1,PSMC4,PSMA4,WNK1,FGFR2,PSME4,VPS35,NLE1,PSMC5,PSME1,PSMD5,BAMBI,PSMD8,PSMC6,PSMA3,PPM1A,GSKIP,PSMC1,PSMB5,PSMA6,PSME2,PSMA7,GID8,PSMD10,TBL1X,XIAP,PSMD7,SFRP1,UBR5,DLX5,PSMA2,KANK1,TNKS2,PSMD3,PSMD11,SMURF2,NFKB1,PSMD9,PTK7,PSMD14,USP34,RNF146,UBE2B,SOX4,PSMF1,PSMB2,PIN1,PSMA1,PSME3,ZBED3,CSNK1G2,PSMB7,YAP1,PPM1B,USP8,EGF,CSNK1D,PSMB6,PSMA5,EGFR,CSNK1G3,CCAR2,PSMD4,PSMB4,PSMC2,PSMD6,WNK2,VC…	PSMC5,PSMD8,PSMA3,PSMC1,PSMB5,PSMA7,PSMD7,PSMA2,UBE2B,PSMF1,PSMB7,PSMB6,PSMD4,PSMD6,GPRC5B,PSMB10,PSMB3	DLX5,TNKS2,PSME3,WNK2
GO_FC_EPSILON_RECEPTOR_SIGNALING_PATHWAY	GO:0038095	81	Up	1.074068512494327e-4	0.017836860501809198	5	PSMB1,PSMC4,PSMA4,MAPK9,PIK3CB,CUL1,TAB2,MAP2K4,PSME4,NFATC3,FBXW11,MAP2K7,PSMC5,PSME1,MAP3K1,PSMD5,PSMD8,MAPK1,PSMC6,PSMA3,PSMC1,PSMB5,PSMA6,PSME2,NFATC2,PSMA7,PSMD10,MAPK3,PSMD7,PSMA2,MAPK8,PPP3CB,PSMD3,PSMD11,NFKB1,PSMD9,SKP1,PSMD14,SOS1,PIK3CA,PSMF1,PSMB2,PSMA1,PSME3,MAP3K7,RAC1,PSMB7,PPP3CA,PDPK1,PSMB6,BCL10,PSMA5,PIK3R1,PAK1,TAB3,PSMD4,PSMB4,SHC1,PSMC2,PSMD6,PSMC3,BTRC,FOS,MALT1,RELA,PSMD1,…	PSMC5,PSMD8,PSMA3,PSMC1,PSMB5,PSMA7,PSMD7,PSMA2,PSMF1,PSMB7,PPP3CA,PSMB6,PSMD4,PSMD6,CALM1,PSMB10,PSMB3	TAB2,PSME3,FOS
GO_NIK_NF_KAPPAB_SIGNALING	GO:0038061	103	Up	1.2689710034023113e-4	0.02060526915969042	5	TSPAN6,PSMB1,PSMC4,BIRC3,PSMA4,CUL1,EIF2AK2,RC3H2,HDAC7,RHOA,PSME4,FBXW11,TRAF4,C1QTNF3,CYLD,TRIP6,PSMC5,PSME1,AGO1,PSMD5,PSMD8,EP300,PSMC6,PSMA3,PPM1A,DICER1,PSMC1,PSMB5,PSMA6,NFKBIA,PSME2,PSMA7,PSMD10,TRADD,NFAT5,PSMD7,PSMA2,PSMD3,PSMD11,NFKB1,BIRC2,PSMD9,SASH1,SKP1,PSMD14,PRDX1,PSMF1,RBCK1,PSMB2,AGO3,PSMA1,ACTN4,PSME3,MAP3K7,RC3H1,PSMB7,UACA,PPM1B,APP,AKT1,PSMB6,PSMA5,EGFR,RPS3,PPP4C,PDCD4,NR3…	TSPAN6,TRIP6,PSMC5,PSMD8,PSMA3,PSMC1,PSMB5,PSMA7,PSMD7,PSMA2,PSMF1,PSMB7,PSMB6,PSMD4,PSMD6,HMGB1,PSMB10,PSMB3	RC3H2,AGO1,PSME3,AKT1,ZC3H12A
GO_NON_CANONICAL_WNT_SIGNALING_PATHWAY	GO:0035567	94	Up	1.3276557214811702e-4	0.02108952251491937	5	AP2B1,PSMB1,MKS1,PSMC4,PSMA4,AP2S1,RHOA,PSME4,CDC42,GPC4,GNB1,TNRC6C,NLK,PSMC5,TNRC6A,PSME1,AGO1,PSMD5,ABL1,PSMD8,TNRC6B,PSMC6,PSMA3,DAAM1,PSMC1,PSMB5,PSMA6,PSME2,PSMA7,PSMD10,PARD6A,PSMD7,FZD3,SFRP1,PSMA2,DVL1,PPP3CB,PSMD3,PFN1,PSMD11,SMURF2,PSMD9,PTK7,NPHP3,WNT5A,PSMD14,AGO2,PSMF1,PSMB2,AGO3,PSMA1,PSME3,MAP3K7,RAC1,PSMB7,PPP3CA,CLTC,CSNK1D,PSMB6,PSMA5,TCF7L2,FZD7,FZD1,PSMD4,PSMB4,PSMC2,DVL3,AP2…	AP2S1,CDC42,PSMC5,PSMD8,PSMA3,PSMC1,PSMB5,PSMA7,PSMD7,PSMA2,PFN1,PSMF1,PSMB7,PPP3CA,PSMB6,PSMD4,AP2M1,FRZB,PSMD6,CALM1,PSMB10,PSMB3	AGO1,PSME3
GO_TRANSLATIONAL_INITIATION	GO:0006413	172	Up	1.437924585158371e-4	0.022355138178196204	3	DHX33,RPS20,TPR,EIF2AK2,EIF4B,RPL18,DHX29,PABPC1,EIF2B3,NCK2,RPL31,EIF4G3,DDX1,RPS5,EIF3I,MTIF2,EIF2AK1,PPP1R15A,RPL6,RPLP0,EIF3L,RPL3,EIF3D,EIF5,FMR1,DNAJC3,MTFMT,EIF3J,EIF3E,RPS16,RPS19,RPL18A,HSPB1,EIF3B,EIF4H,EIF3A,RPL28,RPL19,RPS6KB1,RPL34,EIF4G2,RPS13,EIF2B1,RPS12,RPL24,NCBP2,EIF1B,EIF4G1,EIF2B4,RPS15,RPL22,RPS25,GLE1,EIF2B2,PAIP2,COPS5,KHDRBS1,RPL21,MTIF3,RPL5,AGO2,PAIP2B,RPS10,MIF4GD,RPL2…	EIF3D,DNAJC3,EIF3E,EIF3A,RPL28,EIF1B,COPS5,EIF2S3,EIF3G,RPS2,EIF3H,EIF4E,UHMK1,ABCE1,POLR2G,EIF3K,NPM1,YTHDF2,EIF6	PPP1R15A
GO_RESPONSE_TO_AMINE	GO:0014075	13	Up	1.8711811734405413e-4	0.028484835071520904	5	ASS1,PPP1R1B,PPP3CA,SOD1,RGS10,HNMT,RANBP2,NR4A2,CALM3,HPRT1,UROS,HDAC2,NME1	PPP3CA,SOD1
GO_RIBOSOME_ASSEMBLY	GO:0042255	48	Up	2.1106920251714157e-4	0.031475156383525583	2	MRTO4,NLE1,MRPL22,RPS5,RPL6,RPLP0,RPL3,RPS19,C1QBP,BRIX1,RPL24,RPS15,NSUN4,FASTKD2,MTERF4,MRPS2,RPL5,RPS10,MRPS7,SBDS,DHX30,ERAL1,NIP7,RSL24D1,RPL11,EIF2A,ABT1,RPL10,MTERF3,RPS14,RPSA,RPL38,MRPL11,RPS27,RRS1,NPM1,MRPS11,RPS27L,RRP7A,RPF2,RPL12,RPL23A,DDX3X,RPS28,EIF6,MRPL20,MPV17L2,BOP1	NPM1,MRPS11,RPF2,EIF6
GO_CELLULAR_AMINO_ACID_METABOLIC_PROCESS	GO:0006520	180	Up	2.3306323504534065e-4	0.03364547144599174	3	PSMB1,AASS,PSMC4,GCLM,PSMA4,ALDH18A1,BCAT1,OAT,IARS2,PSME4,ASNS,HSD17B10,ACAT1,MCCC1,ARG2,BCKDHB,PLOD1,FOLH1,SEPHS1,ERO1B,PSMC5,DLD,PSME1,PHGDH,COMT,PSMD5,PSMD8,MTAP,GCAT,TXN2,PSMC6,PSMA3,GSTZ1,MTHFD1,PSMC1,PSMB5,PSMA6,PSME2,GSS,PSMA7,AHCY,PSMD10,SMS,PSMD7,EARS2,BCKDK,FAH,OAZ1,BCAT2,GCDH,HIBADH,AIMP2,PSMA2,PSMD3,BLMH,PSMD11,PSMD9,ALDH5A1,NIT2,PSMD14,GLS,ODC1,SLC25A12,KYNU,PCYOX1,FARSB,PARK7,CTH,A…	HSD17B10,PSMC5,PHGDH,PSMD8,GCAT,PSMA3,PSMC1,PSMB5,PSMA7,SMS,PSMD7,PSMA2,PSMF1,ASL,PSMB7,PPA2,PSMB6,RARS2,QDPR,PSMD4,PSMD6,SHMT1,ADI1,PSMB10,PSMB3	PLOD1,SEPHS1,WARS2,PSME3,THNSL2,ABAT
GO_PROTEIN_FOLDING	GO:0006457	150	Up	2.3483222167039534e-4	0.03364547144599174	9	FKBP4,NUDCD3,CD74,ERP44,GRN,HSPA5,DNAJC25,GNAI3,PDIA5,NFYC,DNAJA2,CSNK2A2,LMAN1,DNAJC10,GNB1,HSP90AA1,PPIE,DNAJA1,ERO1B,PDRG1,FKBP1A,ERP29,GANAB,NUDC,DNAJB11,HSP90AB1,PPIL2,ST13,PSMC1,PFDN4,DNAJC5,CSNK2A1,DNAJC3,DNAJA3,SNRNP70,SGTA,PDCD5,CDC37,DNAJC2,DNAJB6,HSPB1,CDC37L1,BAG1,WFS1,GRPEL1,HSPA8,DNAJC4,CHORDC1,AIP,MLEC,PTGES3,HSPA9,PFDN1,TTC1,GNAI2,NKTR,MOGS,CCT4,PDCL3,HSPE1,ATF6,RAD23B,FKBP1B,TCP1…	ERP44,LMAN1,HSP90AA1,PPIE,DNAJA1,HSP90AB1,ST13,PSMC1,DNAJC3,GRPEL1,HSPE1,PDIA6,HSPD1,NGLY1,CCT3,PPIC,TBCA	WFS1,SACS
GO_REGULATION_OF_MRNA_CATABOLIC_PROCESS	GO:0061013	150	Up	2.5634961914073625e-4	0.03602205128964153	3	UPF1,PSMB1,PSMC4,VIM,PSMA4,THRAP3,PUM2,YBX3,YBX1,ELAVL1,ROCK1,PSME4,PABPC1,IGF2BP2,EXOSC7,EXOSC5,TNRC6C,XPO1,TNPO1,DIS3,PSMC5,KHSRP,FUS,PCBP4,PABPC4,TNRC6A,ALKBH5,PSME1,HNRNPC,PSMD5,PSMD8,CIRBP,HNRNPM,GTPBP1,TNRC6B,PSMC6,PSMA3,ZC3H14,PSMC1,PSMB5,APEX1,PSMA6,PSME2,PSMA7,PSMD10,FMR1,PSMD7,MYEF2,ZC3HAV1,HSPB1,PSMA2,EXOSC3,CPEB3,PSMD3,PSMD11,HSPA8,PSMD9,XRN1,FXR1,EIF4G1,PSMD14,SET,EXOSC8,TARDBP,EXOSC…	YBX1,PSMC5,PSMD8,CIRBP,PSMA3,PSMC1,PSMB5,PSMA7,PSMD7,PSMA2,SET,PSMF1,PCID2,PSMB7,PSMB6,HNRNPU,PSMD4,PSMD6,YWHAB,POLR2G,UBB,NPM1,YTHDF2,PSMB10,PSMB3	PSME3,PNPT1,FTO,AKT1,SCGB1A1,ZC3H12A,EXOSC6
GO_PEPTIDYL_ASPARAGINE_MODIFICATION	GO:0018196	30	Up	2.952553627344078e-4	0.040706244066043736	3	DPM1,FUT8,ST6GAL1,LMAN1,MAGT1,UGGT2,TUSC3,RPN2,ALG5,DAD1,MGAT1,STT3A,UGGT1,DPM2,MGAT5,ALG8,SYVN1,STT3B,RPN1,VCP,HIF1AN,MGAT2,DPM3,MCFD2,NUDT14,UBE2G2,UBE2J1,OSTC,OST4,DDOST	LMAN1,DAD1,RPN1,DDOST
