## Extended Data Table 7 for "An integrated cell atlas of the human lung in health and disease": Smooth_muscle-age-GO_BP-Total.tsv

GeneSet	GOID	NGenes	Direction	PValue	FDR	Cluster	Genes	DEUp	DEDown
GO_COTRANSLATIONAL_PROTEIN_TARGETING_TO_MEMBRANE	GO:0006613	98	Up	4.487918156610893e-14	3.3426014430437933e-10	1	SEC62,RPS20,SEC63,SEC61A1,RPL18,TRAM2,SEC61A2,TRAM1,RPL31,RPS5,RPL6,RPLP0,RPL3,SRP54,RPS16,RPS19,RPL18A,SEC61B,RPL28,RPL19,RPL34,RPS13,RPS12,RPL24,SSR3,RPS15,RPL22,RPS25,RPL21,RPL5,RPS10,SSR1,RPL23,RPS4Y1,RPL36,RPL27,RPS15A,RPL35,RPS6,RPLP1,RPS24,SRP14,RPS2,RPS11,RPL13A,RPL11,RPS8,SRP9,RPS27A,RPL32,RPS3A,RPL37,RPL10,RPL7,RPL7A,RPS3,SRP19,RPL30,ZFAND2B,RPL8,RPL26,RPL29,SSR2,RPL9,RPS14,RPL27A,RPL13…	RPLP0,RPS19,RPL18A,RPL36,RPL35,RPS3,RPL8,RPSA,RPS18,RPS28
GO_NUCLEAR_TRANSCRIBED_MRNA_CATABOLIC_PROCESS_NONSENSE_MEDIATED_DECAY	GO:0000184	118	Up	1.258430486012266e-12	4.513093492421471e-9	2	UPF1,RPS20,RPL18,SMG6,PABPC1,RPL31,RPS5,RPL6,RPLP0,RPL3,GSPT1,EIF3E,RPS16,RPS19,PPP2R1A,RPL18A,SMG9,RPL28,RPL19,CASC3,RPL34,RPS13,MAGOHB,RPS12,PPP2CA,RPL24,NCBP2,EIF4G1,RPS15,RPL22,SMG7,RPS25,ETF1,RPL21,RPL5,RPS10,UPF3B,RPL23,RPS4Y1,RPL36,HELZ2,RPL27,CTIF,RPS15A,DHX34,NCBP1,RPL35,RPS6,RPLP1,RPS24,PARN,RPS2,EIF4A3,RPS11,RPL13A,RPL11,RPS8,RPS27A,RPL32,RPS3A,RPL37,RPL10,RPL7,RPL7A,RPS3,DCP1B,UPF2,NB…	RPLP0,RPS19,RPL18A,UPF3B,RPL36,RPL35,EIF4A3,RPS3,RPL8,RPSA,PPP2R2A,RPS18,RPS28
GO_ESTABLISHMENT_OF_PROTEIN_LOCALIZATION_TO_ENDOPLASMIC_RETICULUM	GO:0072599	110	Up	1.817841095228842e-12	4.513093492421471e-9	1	SEC62,RPS20,SEC63,HSPA5,SEC61A1,RPL18,TRAM2,SEC61A2,TRAM1,RPL31,RPS5,RAB10,RPL6,RPLP0,RPL3,PMM1,SRP54,CHMP4B,SGTA,RPS16,RPS19,RPL18A,SEC61B,RPL28,RPL19,RPL34,RPS13,RPS12,RPL24,SSR3,SPCS1,RPS15,RAB3GAP1,RPL22,RPS25,SPCS2,RAB3GAP2,RPL21,RPL5,RPS10,RPL23,SPCS3,RPS4Y1,RPL36,RPL27,SEC61G,RPS15A,RPL35,RPS6,RPLP1,RPS24,SRP14,PMM2,RPS2,RPS11,RPL13A,RPL11,RPS8,SRP9,RPS27A,RPL32,RPS3A,RPL37,RPL10,RPL7,RPL7…	RPLP0,RPS19,RPL18A,RAB3GAP1,RPL36,RPL35,RPS3,RPL8,RPSA,RPS18,RPS28	SGTB
GO_PROTEIN_LOCALIZATION_TO_ENDOPLASMIC_RETICULUM	GO:0070972	131	Up	2.978015885609464e-11	5.545065579004822e-8	1	SEC62,RPS20,SEC63,HSPA5,SEC61A1,RPL18,TRAM2,SEC61A2,TRAM1,RPL31,BCAP29,RPS5,RAB10,PPP1R15A,RPL6,RPLP0,KDELR3,RPL3,PMM1,SRP54,CHMP4B,VAPA,SGTA,RPS16,RPS19,KDELR1,RPL18A,SEC61B,GBF1,RPL28,RPL19,RPL34,RPS13,RPS12,RPL24,SSR3,SPCS1,RPS15,RTN4,RAB3GAP1,RPL22,RPS25,SPCS2,ANKRD13C,RAB3GAP2,RPL21,RPL5,RPS10,RPL23,SPCS3,RPS4Y1,RPL36,RPL27,SEC61G,RPS15A,UBAC2,OS9,KDELR2,RPL35,RPS6,RPLP1,RPS24,SRP14,PMM2,RPS…	RPLP0,RPS19,RPL18A,RAB3GAP1,RPL36,KDELR2,RPL35,RPS3,RPL8,RPSA,INSIG1,RPS18,RPS28	SGTB
GO_TRANSLATIONAL_INITIATION	GO:0006413	178	Up	5.531795502670079e-11	8.240162580777349e-8	2	DHX33,RPS20,TPR,EIF2AK2,EIF4B,RPL18,DHX29,PABPC1,EIF2B3,NCK2,RPL31,EIF4G3,DDX1,RPS5,EIF3I,MTIF2,EIF2AK1,PPP1R15A,RPL6,RPLP0,EIF3L,RPL3,EIF3D,ALKBH1,EIF5,FMR1,DNAJC3,MTFMT,EIF3J,EIF3E,RPS16,RPS19,RPL18A,HSPB1,EIF3B,EIF4H,EIF3A,RPL28,RPL19,RPS6KB1,RPL34,EIF4G2,RPS13,EIF2B1,RPS12,RPL24,NCBP2,EIF1B,EIF4G1,EIF2B4,RPS15,RPL22,RPS25,GLE1,EIF2B2,PAIP2,COPS5,KHDRBS1,RPL21,MTIF3,RPL5,AGO2,PAIP2B,RPS10,MIF4…	RPLP0,RPS19,RPL18A,EIF3B,RPL36,HABP4,RPL35,DENR,RPS3,RPL8,RPSA,RPS18,RPS28,CCL5	PAIP2B
GO_RIBOSOMAL_LARGE_SUBUNIT_BIOGENESIS	GO:0042273	63	Up	2.314665895150862e-9	2.873271931180603e-6	3	LAS1L,RPL26L1,NOP16,MRTO4,NLE1,DDX18,RPL6,RPLP0,PES1,SNU13,RPL3,GTPBP4,FTSJ3,NOP2,PAK1IP1,MDN1,BRIX1,RPL24,ZNHIT6,EBNA1BP2,FASTKD2,GTF3A,RPL5,PPAN,DHX30,NIP7,WDR74,RPL35,RSL24D1,WDR12,URB1,RPL11,NVL,NHP2,RPL7L1,RPL10,RPL7,SURF6,RPL7A,HEATR3,MALSU1,RPL26,NOL9,MRPL1,RSL1D1,RPL38,ZNF622,MRPL11,RRS1,NPM1,DDX28,RPL35A,RPL14,NOC2L,RPF2,RPL12,RPL23A,SDAD1,RPL10A,EIF6,MRPL20,BOP1,ZNHIT3	RPL26L1,MRTO4,RPLP0,FTSJ3,RPL35,NHP2,MRPL1
GO_VIRAL_GENE_EXPRESSION	GO:0019080	183	Up	5.457506654197275e-9	5.806787080065901e-6	4	POLR2J,RPS20,PTBP1,NUP160,POLR2B,TPR,RSF1,NDC1,CTDP1,RPL18,TAF11,NUP133,NUCKS1,RPL31,NUP37,CCNT2,RPS5,REST,SEH1L,RPL6,RPLP0,TFAP4,NUP50,AAAS,NUP188,POLR2E,SMARCB1,EIF3L,POLR2F,RPL3,EIF3D,EP300,SNW1,RAE1,NELFCD,NUP93,POLR2C,MON1B,RPS16,POLR2I,RPS19,RPL18A,USF2,EIF3B,EIF3A,RPL28,RPL19,NUP88,RPL34,RPS13,NUP98,NUP107,RPS12,NUP155,RPL24,SPCS1,RPS15,RPL22,HDAC1,RPS25,TRIM32,NUP43,TARDBP,ZNF639,RPL21,RP…	RPLP0,POLR2C,RPS19,RPL18A,EIF3B,CCNT1,RPL36,RPL35,DENR,RPS3,CHD1,RPL8,RPSA,SUPT5H,RPS18,RPS28,CCL5	TRIM13
GO_RIBOSOME_ASSEMBLY	GO:0042255	52	Up	7.98110070778556e-9	7.430404758948357e-6	3	MRTO4,NLE1,MRPL22,RPS5,RPL6,RPLP0,RPL3,RPS19,C1QBP,NOP2,MDN1,BRIX1,RPL24,RPS15,NSUN4,FASTKD2,MTERF4,MRPS2,RPL5,RPS10,MRPS7,SBDS,PPAN,DHX30,ERAL1,NIP7,RSL24D1,RPL11,EIF2A,ABT1,RPL10,MTERF3,RPS14,RPSA,RPL38,MRPL11,RPS27,RRS1,NPM1,MRPS11,DDX28,RPS27L,RRP7A,RPF2,RPL12,RPL23A,DDX3X,RPS28,EIF6,MRPL20,MPV17L2,BOP1	MRTO4,RPLP0,RPS19,MRPS2,MRPS7,RPSA,RPS28
GO_RIBOSOME_BIOGENESIS	GO:0042254	262	Up	2.33003221061731e-8	1.9282311005197472e-5	3	LAS1L,RPUSD1,TSR3,UTP18,TFB1M,RPL26L1,NOP16,MRTO4,NOP58,USP36,RIOK2,WDR3,WDR18,THUMPD1,RRP15,NLE1,EXOSC7,EXOSC5,MRPL22,XPO1,DIS3,RPS5,WBP11,RRN3,DIMT1,NOP14,DDX18,XRN2,RPL6,ESF1,RPLP0,PES1,SNU13,DDX17,RPL3,MTG2,NOP56,RBFA,RIOK3,ERI1,PIH1D1,ERCC2,POP4,RPS16,FBL,RPS19,DDX49,GTPBP10,EXOSC3,NPM3,GTPBP4,NUP88,C1QBP,FTSJ3,UTP6,GAR1,FRG1,KRR1,NOP2,PAK1IP1,MDN1,BYSL,DROSHA,BRIX1,RPL24,RRP9,RPS15,WDR75,NO…	RPL26L1,MRTO4,WDR18,RPLP0,FBL,RPS19,NPM3,FTSJ3,WDR75,MRPS2,MRPS7,KRI1,LTV1,RPL35,EIF4A3,RRNAD1,LYAR,NAF1,NHP2,RRP1,WDR43,DDX21,NOLC1,RPSA,ZCCHC4,MRPL1,METTL15,RPS28	NSUN3
GO_RIBONUCLEOPROTEIN_COMPLEX_BIOGENESIS	GO:0022613	381	Up	6.87505564460947e-8	5.120541444105133e-5	3	LAS1L,RBM5,GCFC2,RPUSD1,LUC7L,TSR3,UTP18,STRAP,TFB1M,RPL26L1,GEMIN8,NOP16,CELF2,MRTO4,NOP58,USP36,RIOK2,SFSWAP,DDX20,WDR3,WDR18,THUMPD1,RRP15,NLE1,CLNS1A,SART3,EXOSC7,XAB2,EXOSC5,DDX1,HSP90AA1,MRPL22,GEMIN5,XPO1,DIS3,NUFIP1,RPS5,YTHDC1,WBP11,EIF3I,RRN3,DIMT1,NOP14,DDX18,XRN2,RPL6,ESF1,RPLP0,GEMIN2,AGO1,SRPK1,HSP90AB1,SF3A1,SNRPD3,PES1,EIF3L,SNU13,DDX17,RPL3,EIF3D,PRMT5,SRSF5,EIF5,DICER1,PRPF6,MTG…	RBM5,RPL26L1,MRTO4,WDR18,RPLP0,FBL,RPS19,EIF3B,NPM3,FTSJ3,SRSF9,WDR75,MRPS2,MRPS7,SNRPB,KRI1,LTV1,RPL35,SNRPF,DENR,EIF4A3,RRNAD1,LYAR,NAF1,NHP2,RRP1,WDR43,DDX21,NOLC1,SNRPD1,RPSA,ZCCHC4,MRPL1,METTL15,RUVBL2,RPS28	AGO1,NSUN3
GO_NUCLEAR_TRANSCRIBED_MRNA_CATABOLIC_PROCESS	GO:0000956	189	Up	8.254951639155031e-8	5.58935270985697e-5	2	UPF1,RPS20,CSDE1,SAMD4A,MRTO4,THRAP3,RPL18,SMG6,PABPC1,RPL31,EXOSC7,MLH1,EXOSC5,TNRC6C,CNOT4,DIS3,RPS5,CNOT3,RPL6,RPLP0,TNRC6A,AGO1,RPL3,TNRC6B,GSPT1,EIF3E,RPS16,RPS19,PPP2R1A,RPL18A,SMG9,LSM5,EXOSC3,MTPAP,RPL28,RPL19,CASC3,DDX5,RPL34,DCPS,DDX6,RPS13,MAGOHB,CNOT2,RPS12,HBS1L,CNOT6,PPP2CA,XRN1,RPL24,NCBP2,EIF4G1,RPS15,RPL22,SMG7,RPS25,EXOSC8,ETF1,RPL21,RPL5,EXOSC9,AGO2,RPS10,CNOT1,UPF3B,RPL23,PCID…	MRTO4,RPLP0,RPS19,RPL18A,DCPS,UPF3B,RPL36,RPL35,TOB1,EIF4A3,RPS3,RPL8,RPSA,PPP2R2A,RPS18,RPS28	AGO1,PAN2
GO_CYTOPLASMIC_TRANSLATION	GO:0002181	90	Up	1.2482415159140915e-7	7.747419008773461e-5	2	RPL26L1,YBX3,RPL18,ZC3H15,FTSJ1,RPL31,EIF3I,RPL6,RPLP0,EIF3L,EIF3D,EIF5,FMR1,GSPT1,EIF3J,EIF3E,RPL18A,EIF3B,EIF3A,RPL19,DRG2,DPH1,RWDD1,RBM24,CPEB4,RPL24,EIF4G1,RPL22,DPH5,ETF1,EIF2S2,RPL36,EIF2S3,EIF3G,UNK,DPH2,DPH6,DHX9,CPEB2,RPLP1,DENR,RPL13A,RPL11,EIF2D,RPL32,EIF3H,DPH7,EIF3M,DPH3,RPL30,EIF4A2,NCK1,RPL8,ZNF385A,EIF4A1,RPL26,RPL29,RPL22L1,RPL9,METTL3,EEF2,RPSA,CNBP,DNAJC24,RPS21,RPL38,RBM4,RPL…	RPL26L1,RPLP0,RPL18A,EIF3B,RPL36,DENR,RPL8,RPSA,RPS28
GO_PEPTIDE_BIOSYNTHETIC_PROCESS	GO:0043043	540	Up	3.5401462570497406e-7	2.0282314863466513e-4	2	GCLC,UPF1,DHX33,GGCT,RPS20,SAMD4A,GCLM,VIM,RPL26L1,TPR,MRPS10,EIF2AK2,PUM2,MRPL43,GATB,YBX3,MRPS35,MRPS24,EIF4B,RPL18,HAGH,ZC3H15,ELAVL1,DHX29,RHOA,IARS2,ROCK1,FTSJ1,SRBD1,BCL3,PABPC1,EIF2B3,TCOF1,NCK2,RPL31,IGF2BP2,MRPS34,EIF4G3,TNRC6C,MKNK1,DDX1,JMJD4,MRPL22,GEMIN5,RPS5,NOA1,EIF3I,MTIF2,MGST2,EIF2AK1,MRPL28,PPP1R15A,OGFOD1,CNOT3,KHSRP,RPL6,MAPKAPK5,GCN1,RPLP0,MRPS33,PABPC4,TNRC6A,PUS7,AGO1,DHPS…	RPL26L1,MRPS10,RPLP0,PCIF1,RBM3,RPS19,RPL18A,EIF3B,NCL,RGS2,MRPS2,UPF3B,MRPS7,RRBP1,RPL36,HABP4,IL6,RPL35,DENR,TOB1,EIF4A3,MRPS28,RPS3,RPL8,NOLC1,RPSA,ZCCHC4,MRPL1,RNF139,TRMT10C,MRPS22,RPS18,RPS28,CCL5	AGO1,EARS2,PAIP2B,LSM14B,NSUN3
GO_RRNA_METABOLIC_PROCESS	GO:0016072	198	Up	4.1839526810234374e-7	2.2258628263044686e-4	2	LAS1L,RPUSD1,TSR3,UTP18,TFB1M,MRTO4,NOP58,USP36,RIOK2,WDR3,WDR18,THUMPD1,RRP15,EXOSC7,EXOSC5,DIS3,WBP11,DIMT1,NOP14,DDX18,XRN2,ESF1,PES1,SNU13,DDX17,NOP56,RBFA,RIOK3,ERI1,PIH1D1,ERCC2,POP4,RPS16,FBL,RPS19,DDX49,EXOSC3,NPM3,GTPBP4,FTSJ3,UTP6,GAR1,FRG1,KRR1,NOP2,MDN1,BYSL,DROSHA,XRN1,RRP9,RPS15,WDR75,NOL10,RPF1,ZNHIT6,EBNA1BP2,ERI3,NSUN4,HEATR1,FCF1,RCL1,WDR55,EXOSC8,UTP20,MTERF4,RPL5,DDX54,EXOSC9,…	MRTO4,WDR18,FBL,RPS19,NPM3,FTSJ3,WDR75,KRI1,RPL35,EIF4A3,RRNAD1,LYAR,NAF1,NHP2,RRP1,WDR43,DDX21,NOLC1,ZCCHC4,MRPL1,METTL15,RPS28	NSUN3
GO_PROTEIN_TARGETING_TO_MEMBRANE	GO:0006612	164	Up	5.11444674405206e-7	2.539493289979983e-4	1	SEC62,RPS20,FYN,ZDHHC6,SEC63,PEX3,HSPA5,SEC61A1,RPL18,TRAM2,SEC61A2,TRAM1,RPL31,RPS5,RPL6,RPLP0,MICALL1,RPL3,MIEF1,SRP54,CHMP4B,ZDHHC2,SGTA,RPS16,AKT2,RPS19,RPL18A,SEC61B,RPL28,RPL19,RPL34,RPS13,C2CD5,RPS12,ARL6,RPL24,SSR3,RPS15,ICMT,RPL22,RPS25,ITGB1BP1,PEX16,RPL21,RPL5,VAMP7,RPS10,SSR1,RPL23,RAB3IP,RPS4Y1,RPL36,RPL27,EXOC4,INPP5K,RPS15A,ZDHHC4,RPL35,RPS6,SDCBP,RPLP1,RPS24,PEX5,VPS37B,SRP14,RPS2…	RPLP0,RPS19,RPL18A,RPL36,RPL35,RPS3,RPL8,RPSA,RPS18,RPS28	PARD3,SGTB
GO_MATURATION_OF_LSU_RRNA	GO:0000470	21	Up	3.7719180989395193e-6	0.0016940188801684976	2	LAS1L,DDX18,PES1,SNU13,GTPBP4,FTSJ3,ZNHIT6,RPL35,WDR12,URB1,NHP2,RPL7L1,RPL7,RPL7A,NOL9,MRPL1,RSL1D1,RPF2,RPL10A,BOP1,ZNHIT3	FTSJ3,RPL35,NHP2,MRPL1
GO_MRNA_METABOLIC_PROCESS	GO:0016071	724	Up	3.866584447215958e-6	0.0016940188801684976	2	RBM5,KDM1A,UPF1,POLR2J,GCFC2,PAF1,LUC7L,PSMB1,CDK11A,RPS20,CSDE1,AKAP8L,PTBP1,PSMC4,ZC3H3,SLC11A1,MNAT1,SAMD4A,AQR,RNH1,STRAP,VIM,ZCCHC8,PSMA4,GEMIN8,POLR2B,CELF2,PTCD2,THOC3,MRTO4,THRAP3,PUM2,ZC3H11A,YBX3,CCAR1,SNRNP40,SFSWAP,RPL18,U2AF2,SUGP2,DDX20,CDK13,YBX1,ELAVL1,DHX8,ROCK1,GPKOW,PSME4,PHRF1,SMG6,JMJD6,PABPC1,RPL31,DAZAP1,CPSF1,PRKACA,SREBF1,IGF2BP2,CLNS1A,NCBP3,SART3,EXOSC7,RBM7,MLH1,GPATCH…	RBM5,MRTO4,DAZAP1,RPLP0,FUS,HIF1A,PABPN1,PCIF1,RBM3,POLR2C,RPS19,RPL18A,ZPR1,DCPS,SRSF9,NCL,SFPQ,SET,RBM19,ZC3H13,UPF3B,SNRPB,CCNT1,RPL36,HABP4,THOC6,CCNH,RPL35,SNRPF,HNRNPA1L2,TOB1,EIF4A3,SERBP1,DDX46,RPS3,UBC,RPL8,SNIP1,TRA2A,TRMT61A,SNRPD1,RPSA,PSMD1,TRMT10C,PUS1,SUPT5H,PRPF40A,DHX16,PPP2R2A,RPS18,RPS28	SLC11A1,AGO1,DHX35,PAN2,WDR33,AXIN2,RBM11,C5AR1,PSMB9,SRSF8
GO_AMIDE_BIOSYNTHETIC_PROCESS	GO:0043604	636	Up	4.168915055385724e-6	0.0017250044073618262	2	GCLC,PDK4,UPF1,DHX33,PDK2,AGK,GGCT,RPS20,ELOVL5,SAMD4A,CPS1,GCLM,VIM,NSMAF,RPL26L1,TPR,MRPS10,EIF2AK2,PUM2,MRPL43,GATB,YBX3,MPC1,MRPS35,MRPS24,EIF4B,SPHK2,RPL18,HAGH,ZC3H15,ELAVL1,ELOVL1,TNFRSF1A,DHX29,RHOA,IARS2,ROCK1,PDK3,ACSL4,FTSJ1,SRBD1,BCL3,ASNS,PABPC1,EIF2B3,TCOF1,NCK2,RPL31,IGF2BP2,MRPS34,EIF4G3,ACAT1,ACACB,TNRC6C,MKNK1,DDX1,ARG2,JMJD4,MRPL22,GEMIN5,RPS5,NOA1,EIF3I,MTIF2,MGST2,EIF2AK1,MRP…	ELOVL5,RPL26L1,MRPS10,RPLP0,PCIF1,RBM3,RPS19,RPL18A,EIF3B,NCL,RGS2,MRPS2,UPF3B,MRPS7,RRBP1,RPL36,ASS1,HABP4,IL6,RPL35,DENR,TOB1,EIF4A3,MRPS28,RPS3,RPL8,NOLC1,RPSA,ZCCHC4,MRPL1,RNF139,TRMT10C,MRPS22,RPS18,RPS28,CCL5	AGO1,GSTZ1,EARS2,ASAH1,PAIP2B,LSM14B,NSUN3
GO_RNA_CATABOLIC_PROCESS	GO:0006401	343	Up	4.862894551394545e-6	0.0019062546641466617	2	UPF1,PSMB1,RPS20,CSDE1,PSMC4,SLC11A1,SAMD4A,RNH1,VIM,RNASET2,TNFRSF1B,ZCCHC8,PSMA4,MRTO4,THRAP3,PUM2,YBX3,RPL18,YBX1,ELAVL1,ROCK1,PSME4,SMG6,PABPC1,RPL31,IGF2BP2,EXOSC7,RBM7,MLH1,EXOSC5,TNRC6C,CNOT4,XPO1,TNPO1,DIS3,RPS5,PSMC5,CNOT3,KHSRP,XRN2,RPL6,RPLP0,FUS,PCBP4,PABPC4,TNRC6A,ALKBH5,PSME1,HNRNPC,AGO1,PSMD5,PSMD8,CIRBP,HNRNPM,GTPBP1,RPL3,TNRC6B,PSMC6,PSMA3,ZC3H14,PSMC1,PSMB5,APEX1,PSMA6,PSME2,PSM…	MRTO4,RPLP0,FUS,RPS19,RPL18A,ZPR1,DCPS,SET,UPF3B,RPL36,RPL35,TOB1,EIF4A3,SERBP1,NAF1,RPS3,UBC,RPL8,RPSA,PSMD1,PPP2R2A,RPS18,RPS28	SLC11A1,AGO1,PAN2,AXIN2,PSMB9
GO_RIBONUCLEOPROTEIN_COMPLEX_SUBUNIT_ORGANIZATION	GO:0071826	174	Up	5.197337878203811e-6	0.001935488625843099	3	RBM5,GCFC2,LUC7L,STRAP,GEMIN8,CELF2,MRTO4,SFSWAP,DDX20,DHX8,NLE1,CLNS1A,SART3,XAB2,DDX1,HSP90AA1,GEMIN5,NUFIP1,RPS5,YTHDC1,EIF3I,RPL6,RPLP0,GEMIN2,AGO1,SRPK1,HSP90AB1,SF3A1,SNRPD3,TFIP11,EIF3L,SNU13,RPL3,EIF3D,PRMT5,SRSF5,EIF5,DICER1,PRPF6,CRNKL1,EIF3J,ZFAND1,EIF3E,PIH1D1,SF3A2,RPS19,PRPF31,EIF3B,SETX,EIF3A,LUC7L3,PRPF19,PTGES3,CPSF6,NOP2,SRSF9,MDN1,BRIX1,USP4,RPL24,RPS15,SF3B1,WDR77,ZNHIT6,PRPF3…	RBM5,MRTO4,RPLP0,RPS19,EIF3B,SRSF9,MRPS7,SNRPB,SNRPF,DENR,NAF1,SNRPD1,RPSA,RUVBL2,RPS28	AGO1
GO_RIBOSOMAL_LARGE_SUBUNIT_ASSEMBLY	GO:0000027	25	Up	5.886232507014524e-6	0.002087650462487818	3	MRTO4,NLE1,RPL6,RPLP0,RPL3,NOP2,MDN1,BRIX1,RPL24,FASTKD2,RPL5,PPAN,DHX30,RSL24D1,RPL11,RPL10,RPL38,MRPL11,RRS1,DDX28,RPF2,RPL12,RPL23A,MRPL20,BOP1	MRTO4,RPLP0
GO_REGULATION_OF_MRNA_PROCESSING	GO:0050684	119	Up	7.1338431979014515e-6	0.0024151301880895462	2	RBM5,PAF1,CDK11A,PTBP1,ZC3H3,CELF2,PTCD2,THRAP3,SFSWAP,U2AF2,JMJD6,DAZAP1,SART3,RBM7,SNRPA,YTHDC1,REST,PAPOLA,SRPK1,CIRBP,DDX17,RBFOX2,SNW1,SRSF5,ZC3H14,PABPN1,FMR1,RBM3,RNF40,HNRNPL,SNRNP70,C1QBP,DDX5,SUPT6H,PRPF19,NUP98,CPSF6,SRSF9,SRSF3,RBM24,FAM172A,FXR1,NCBP2,NCL,SRSF7,TIA1,SRSF4,PRDX6,RBM25,KHDRBS1,HNRNPA2B1,SMU1,RBM19,SRSF6,RBM42,NSRP1,METTL16,FXR2,CCNT1,SAFB2,KHDRBS3,CDC73,RBM17,SRPK2,ZC3…	RBM5,DAZAP1,PABPN1,RBM3,SRSF9,NCL,RBM19,CCNT1,TRA2A,SUPT5H	RBM11,SRSF8
GO_ESTABLISHMENT_OF_PROTEIN_LOCALIZATION_TO_MEMBRANE	GO:0090150	266	Up	1.1886438963571226e-5	0.003849139017420804	1	BAD,AGK,ARHGAP44,SEC62,RPS20,FYN,BID,ZDHHC6,SEC63,PEX3,HSPA5,GOPC,VAMP3,SEC61A1,RPL18,CASP8,TRAM2,SEC61A2,TRAM1,GRIPAP1,REEP1,VPS35,RPL31,NSF,HSP90AA1,RPS5,RAB10,BAX,PPP1R13B,RPL6,RPLP0,TIMM13,GGA1,MICALL1,TOMM22,RPL3,MIEF1,SAMM50,GZMB,TIMM9,SRP54,ARFRP1,CHMP4B,UBL4A,GGA2,CSK,RAB11A,ZDHHC2,SGTA,PDCD5,RPS16,AKT2,BBC3,RPS19,RPL18A,SEC61B,MAPK8,RPL28,RPL19,YWHAE,RAB34,MAPK10,RPL34,RPS13,KRT18,C2CD5,…	RPLP0,GZMB,RPS19,RPL18A,RAB3GAP1,RPL36,TIMM10,RPL35,ATP1B1,RPS3,RPL8,RPSA,RPS18,RPS28	SPTBN1,PARD3,SGTB
GO_RNA_PROCESSING	GO:0006396	792	Up	1.5929912622225254e-5	0.004943582883763903	2	LAS1L,RBM5,KDM1A,RBM6,POLR2J,GCFC2,PAF1,ELAC2,RPUSD1,LUC7L,TSR3,CDK11A,AKAP8L,UTP18,PTBP1,CLK1,ZC3H3,MNAT1,AQR,STRAP,TFB1M,ZCCHC8,NSUN2,METTL1,TRIT1,GEMIN8,POLR2B,CELF2,PTCD2,THOC3,MRTO4,THRAP3,NOP58,USP36,PUM2,ZC3H11A,RIOK2,CCAR1,SNRNP40,SFSWAP,U2AF2,SUGP2,DDX20,WDR3,WDR18,ADAT1,CDK13,YBX1,ELAVL1,TRMT11,THUMPD1,RRP15,DHX8,GPKOW,FTSJ1,PHRF1,JMJD6,PABPC1,DAZAP1,CPSF1,PRKACA,HSD17B10,TRNT1,CLNS1A,N…	RBM5,MRTO4,WDR18,DAZAP1,FUS,PABPN1,RBM3,POLR2C,FBL,RPS19,NPM3,FTSJ3,ZPR1,DCPS,SRSF9,NCL,WDR75,SFPQ,RBM19,ZC3H13,UPF3B,SNRPB,CCNT1,KRI1,GTPBP3,HABP4,THOC6,CCNH,RPL35,SNRPF,HNRNPA1L2,EIF4A3,RRNAD1,TPRKB,LYAR,NAF1,DDX46,NHP2,RRP1,WDR43,SNIP1,TRA2A,DDX21,TRMT61A,NOLC1,SNRPD1,ZCCHC4,MRPL1,METTL15,DUS1L,TRMT10C,PUS1,SUPT5H,PRPF40A,DHX16,RPS28	METTL2A,AGO1,DHX35,OSGEPL1,PAN2,WDR33,INTS7,TYW5,NSUN3,RBM11,SRSF8
GO_ANTIGEN_PROCESSING_AND_PRESENTATION_OF_ENDOGENOUS_PEPTIDE_ANTIGEN	GO:0002483	11	Down	1.7184585164425138e-5	0.005119631612185538	5	FCGRT,IDE,ERAP1,ERAP2,B2M,TAP1,TAP2,MICA,HLA-E,HLA-F,TAPBP		ERAP1,ERAP2,TAP1,TAP2
GO_TRANSLATIONAL_TERMINATION	GO:0006415	103	Up	2.0242857131010452e-5	0.0057987999966063785	2	UPF1,MRPS10,MRPL43,MRPS35,MRPS24,MRPS34,JMJD4,MRPL22,MRPL28,OGFOD1,MRPS33,MRPS18A,MRPS31,GSPT1,MRPL4,MRPL32,MRPL27,MRPL51,MTRF1L,MRPL18,MRPL2,MRPS30,MRPS27,MRPL3,MRPL19,MRPL37,MRPS15,GLE1,MRPS14,MTRF1,ETF1,MRPS2,MRPS7,MRPS26,MRPS12,MRPL34,C12orf65,MRPS25,PTCD3,MRPL35,EIF5A,ERAL1,DAP3,MRPS36,MRPL44,MRPS9,MRPL47,MRPL50,MRPL15,MRPL24,MRPL9,MRPS5,MRPS28,MRRF,MRPL49,MRPL39,OXA1L,N6AMT1,MRPL17,MRPL10,M…	MRPS10,MRPS2,MRPS7,MRPS28,MRPL1,MRPS22
GO_MITOCHONDRIAL_TRANSLATIONAL_TERMINATION	GO:0070126	88	Up	2.312643467942882e-5	0.006379469833051327	2	MRPS10,MRPL43,MRPS35,MRPS24,MRPS34,MRPL22,MRPL28,MRPS33,MRPS18A,MRPS31,MRPL4,MRPL32,MRPL27,MRPL51,MTRF1L,MRPL18,MRPL2,MRPS30,MRPS27,MRPL3,MRPL19,MRPL37,MRPS15,MRPS14,MTRF1,MRPS2,MRPS7,MRPS26,MRPS12,MRPL34,MRPS25,PTCD3,MRPL35,ERAL1,DAP3,MRPS36,MRPL44,MRPS9,MRPL47,MRPL50,MRPL15,MRPL24,MRPL9,MRPS5,MRPS28,MRRF,MRPL49,MRPL39,OXA1L,MRPL17,MRPL10,MRPL55,MRPS18C,GFM2,MRPL16,MRPL1,MRPL36,MRPL13,CHCHD1,MRP…	MRPS10,MRPS2,MRPS7,MRPS28,MRPL1,MRPS22
GO_PEPTIDE_METABOLIC_PROCESS	GO:0006518	632	Up	2.5105115882497054e-5	0.006677960824744217	2	GCLC,UPF1,DHX33,GGCT,MGST1,RPS20,SAMD4A,GLRX2,GCLM,VIM,MIPEP,IFNGR1,RPL26L1,CTNS,TPR,MRPS10,EIF2AK2,PUM2,MRPL43,GATB,YBX3,MRPS35,MRPS24,EIF4B,RPL18,HAGH,ZC3H15,ELAVL1,DHX29,RHOA,IARS2,ROCK1,FTSJ1,SRBD1,BCL3,PABPC1,EIF2B3,TCOF1,NCK2,RPL31,IGF2BP2,PICALM,MRPS34,EIF4G3,TNRC6C,MKNK1,DDX1,PSEN1,JMJD4,MRPL22,GEMIN5,NFE2L1,RPS5,NOA1,GSTP1,EIF3I,MTIF2,MGST2,EIF2AK1,MRPL28,ERO1B,PPP1R15A,OGFOD1,CNOT3,KHSR…	RPL26L1,MRPS10,RPLP0,PCIF1,PCSK1N,RBM3,RPS19,RPL18A,EIF3B,NCL,RGS2,MRPS2,UPF3B,MRPS7,RRBP1,RPL36,HABP4,IL6,RPL35,DENR,TOB1,EIF4A3,MRPS28,RPS3,RPL8,NOLC1,SEC11C,RPSA,ZCCHC4,MRPL1,RNF139,TRMT10C,MRPS22,RPS18,RPS28,CCL5	IFNGR1,AGO1,GSTZ1,EARS2,PAIP2B,GSTT2B,LSM14B,CARNMT1,ABCG1,ERAP1,ERAP2,TPP1,NSUN3
GO_POSITIVE_REGULATION_OF_MRNA_PROCESSING	GO:0050685	23	Up	3.020055858846746e-5	0.007756336564376058	2	PAF1,THRAP3,DAZAP1,CIRBP,SNW1,RBM3,SNRNP70,PRPF19,NUP98,NCBP2,NCL,PRDX6,CDC73,TRA2B,NCBP1,SF3B4,RBMX,TRA2A,LEO1,NUDT21,DHX36,HSF1,RBMXL1	DAZAP1,RBM3,NCL,TRA2A
GO_RNA_SPLICING_VIA_TRANSESTERIFICATION_REACTIONS	GO:0000375	312	Up	3.754866420563287e-5	0.009322081700118454	2	RBM5,KDM1A,POLR2J,GCFC2,LUC7L,PTBP1,AQR,STRAP,ZCCHC8,GEMIN8,POLR2B,CELF2,THRAP3,CCAR1,SNRNP40,SFSWAP,U2AF2,DDX20,CDK13,YBX1,ELAVL1,DHX8,GPKOW,JMJD6,PABPC1,DAZAP1,CPSF1,CLNS1A,SART3,RBM7,GPATCH1,XAB2,SNRPA,DDX1,GEMIN5,YTHDC1,PPIE,REST,WBP11,CHERP,RBM22,SRRT,SF3B2,KHSRP,FUS,PAPOLA,PDCD7,HNRNPC,GEMIN2,CWF19L1,SRPK1,CDC5L,HNRNPH3,CIRBP,HNRNPM,POLR2E,SF3A1,SNRPD3,TFIP11,SNU13,POLR2F,DDX17,ZMAT5,RBFOX2…	RBM5,DAZAP1,FUS,PABPN1,RBM3,POLR2C,DCPS,SRSF9,NCL,SFPQ,RBM19,UPF3B,SNRPB,SNRPF,EIF4A3,DDX46,SNIP1,TRA2A,SNRPD1,PRPF40A,DHX16	DHX35,WDR33,RBM11,SRSF8
GO_POSITIVE_REGULATION_OF_NEURON_PROJECTION_REGENERATION	GO:0070572	7	Down	4.258221222152519e-5	0.010145866604052695	3	HGF,GRN,PTN,FKBP1B,LRP1,NTRK3,NDEL1		GRN,FKBP1B
GO_TRANSLATIONAL_ELONGATION	GO:0006414	122	Up	4.3591263604952506e-5	0.010145866604052695	2	MRPS10,MRPL43,MRPS35,MRPS24,MRPS34,MRPL22,MRPL28,MRPS33,MRPS18A,GTPBP1,ALKBH1,MRPS31,EEF2K,EEF1D,MRPL4,MRPL32,MRPL27,DPH1,MRPL51,MRPL18,HBS1L,MRPL2,MRPS30,MRPS27,ABTB1,MRPL3,EEF1B2,MRPL19,MRPL37,MRPS15,DPH5,MRPS14,MRPS2,TSFM,MRPS7,MRPS26,MRPS12,MRPL34,MRPS25,PTCD3,MRPL35,EEFSEC,EIF5A,ERAL1,DAP3,DPH2,MRPS36,DPH6,MRPL44,MRPS9,MRPL47,MRPL50,CPEB2,MRPL15,RPLP1,SECISBP2L,EIF4A3,MRPL24,MRPL9,SRP9,MRPS5…	MRPS10,MRPS2,MRPS7,EIF4A3,MRPS28,MRPL1,MRPS22
GO_RIBOSOMAL_SMALL_SUBUNIT_BIOGENESIS	GO:0042274	63	Up	4.713531602507759e-5	0.010369501555870624	3	TSR3,RIOK2,RPS5,NOP14,RIOK3,ERCC2,RPS16,RPS19,UTP6,BYSL,RPS15,NOL10,HEATR1,RCL1,UTP20,RRP36,RPS10,RIOK1,MRPS7,EMG1,KRI1,NGDN,NOL11,UTP3,ERAL1,NAT10,LTV1,RPS6,RPS24,UTP4,NOB1,RPS8,ABT1,NOM1,UTP23,SURF6,DHX37,SRFBP1,TSR2,FAM207A,HELQ,LSM6,RPS14,DCAF13,BMS1,BTRC,TSR1,RPSA,RPS21,RPS7,RPL38,RPS27,RRS1,NPM1,MRPS11,RPS17,TBL3,RPS27L,RRP7A,WDR46,RPS28,GTF2H5,DDX52	RPS19,MRPS7,KRI1,LTV1,RPSA,RPS28
GO_NCRNA_PROCESSING	GO:0034470	325	Up	4.733660753216987e-5	0.010369501555870624	2	LAS1L,ELAC2,RPUSD1,TSR3,UTP18,TFB1M,NSUN2,METTL1,TRIT1,MRTO4,NOP58,USP36,RIOK2,WDR3,WDR18,ADAT1,TRMT11,THUMPD1,RRP15,FTSJ1,CPSF1,HSD17B10,TRNT1,EXOSC7,EXOSC5,DDX1,DIS3,WBP11,DIMT1,SEPHS1,SRRT,NOP14,METTL2A,DDX18,XRN2,ESF1,TRMT6,PUS7,OSGEP,AGO1,PES1,SNU13,DDX17,RTCB,TRMU,ALKBH1,DICER1,NOP56,CDK5RAP1,RBFA,RIOK3,CSTF2,INTS6,USB1,MTFMT,INTS9,POP1,INTS10,ERI1,PIH1D1,ERCC2,TRMT1,POP4,RPS16,FBL,RPS19,DD…	MRTO4,WDR18,FBL,RPS19,NPM3,FTSJ3,WDR75,KRI1,GTPBP3,RPL35,EIF4A3,RRNAD1,TPRKB,LYAR,NAF1,NHP2,RRP1,WDR43,DDX21,TRMT61A,NOLC1,ZCCHC4,MRPL1,METTL15,DUS1L,TRMT10C,PUS1,RPS28	METTL2A,AGO1,OSGEPL1,INTS7,TYW5,NSUN3
GO_RIBOSOMAL_SMALL_SUBUNIT_ASSEMBLY	GO:0000028	15	Up	5.553277407810611e-5	0.011587795656326796	3	RPS5,RPS19,RPS15,RPS10,MRPS7,ERAL1,ABT1,RPS14,RPSA,RPL38,RPS27,MRPS11,RPS27L,RRP7A,RPS28	RPS19,MRPS7,RPSA,RPS28
GO_MRNA_PROCESSING	GO:0006397	439	Up	5.600975344089214e-5	0.011587795656326796	2	RBM5,KDM1A,POLR2J,GCFC2,PAF1,LUC7L,CDK11A,AKAP8L,PTBP1,ZC3H3,MNAT1,AQR,STRAP,ZCCHC8,GEMIN8,POLR2B,CELF2,PTCD2,THOC3,THRAP3,ZC3H11A,CCAR1,SNRNP40,SFSWAP,U2AF2,SUGP2,DDX20,CDK13,YBX1,ELAVL1,DHX8,GPKOW,PHRF1,JMJD6,PABPC1,DAZAP1,CPSF1,PRKACA,CLNS1A,NCBP3,SART3,RBM7,GPATCH1,XAB2,SNRPA,THOC1,DDX1,GEMIN5,YTHDC1,PPIE,REST,WBP11,CHERP,RBM22,SRRT,SF3B2,KHSRP,XRN2,FUS,PAPOLA,PDCD7,RBM27,ALKBH5,HNRNPC,GEMIN2…	RBM5,DAZAP1,FUS,PABPN1,RBM3,POLR2C,ZPR1,DCPS,SRSF9,NCL,SFPQ,RBM19,ZC3H13,UPF3B,SNRPB,CCNT1,HABP4,THOC6,CCNH,SNRPF,HNRNPA1L2,EIF4A3,DDX46,SNIP1,TRA2A,SNRPD1,SUPT5H,PRPF40A,DHX16	DHX35,PAN2,WDR33,RBM11,SRSF8
GO_POSITIVE_REGULATION_OF_MRNA_SPLICING_VIA_SPLICEOSOME	GO:0048026	16	Up	6.012496097619113e-5	0.012102992144612744	2	THRAP3,DAZAP1,CIRBP,SNW1,RBM3,SNRNP70,PRPF19,NUP98,NCL,PRDX6,TRA2B,NCBP1,SF3B4,RBMX,TRA2A,RBMXL1	DAZAP1,RBM3,NCL,TRA2A
GO_REGULATION_OF_MRNA_METABOLIC_PROCESS	GO:1903311	268	Up	6.97708903373791e-5	0.013675094506126305	2	RBM5,UPF1,PAF1,PSMB1,CDK11A,PTBP1,PSMC4,ZC3H3,SLC11A1,SAMD4A,VIM,PSMA4,CELF2,PTCD2,THRAP3,PUM2,YBX3,SFSWAP,U2AF2,YBX1,ELAVL1,ROCK1,PSME4,JMJD6,PABPC1,DAZAP1,IGF2BP2,SART3,EXOSC7,RBM7,SNRPA,EXOSC5,TNRC6C,XPO1,TNPO1,DIS3,YTHDC1,REST,PSMC5,KHSRP,FUS,PAPOLA,PCBP4,PABPC4,TNRC6A,ALKBH5,PSME1,HNRNPC,PSMD5,SRPK1,PSMD8,CIRBP,HNRNPM,DDX17,GTPBP1,RBFOX2,TNRC6B,PSMC6,PSMA3,SNW1,SRSF5,ZC3H14,PSMC1,PSMB5,APEX1…	RBM5,DAZAP1,FUS,PABPN1,RBM3,SRSF9,NCL,SET,RBM19,CCNT1,TOB1,SERBP1,UBC,TRA2A,PSMD1,SUPT5H	SLC11A1,AXIN2,RBM11,PSMB9,SRSF8
GO_POSITIVE_REGULATION_OF_TRANSLATION	GO:0045727	106	Up	7.414168700028279e-5	0.014159161148156569	2	SAMD4A,VIM,YBX3,ELAVL1,DHX29,RHOA,BCL3,PABPC1,NCK2,JMJD4,PPP1R15A,CIRBP,MAPK1,POLDIP3,EIF3D,PCIF1,UQCC1,CDK5RAP1,FMR1,RBM3,DNAJC3,MAPK3,EIF3E,HNRNPL,LARP4B,RPS6KB1,C1QBP,MRPS27,FXR1,NSUN4,FASTKD2,SERP1,KHDRBS1,RPL5,FASTKD3,SOX4,UPF3B,MIF4GD,KRT17,EIF2AK4,FXR2,EIF2S3,HABP4,EIF5A,CTIF,NAT10,CDK4,DHX9,IL6,UQCC2,THBS1,HNRNPD,TARBP2,EIF4A3,ERBB2,POLR2D,RBMS3,EIF2B5,YTHDF1,CDC123,GUF1,UHMK1,IMPACT,LARP…	PCIF1,RBM3,UPF3B,HABP4,IL6,EIF4A3,ZCCHC4,TRMT10C,CCL5
GO_REGULATION_OF_RNA_SPLICING	GO:0043484	117	Up	7.79481199450956e-5	0.014513939933776799	2	RBM5,PTBP1,CLK1,CELF2,THRAP3,SFSWAP,U2AF2,JMJD6,DAZAP1,SART3,RBM7,YTHDC1,REST,RBM22,FUS,SRPK1,CIRBP,DDX17,RBFOX2,SNW1,SRSF5,FMR1,PQBP1,RBM3,HNRNPL,SNRNP70,PRX,SETX,C1QBP,DDX5,ZPR1,PRPF19,RPS13,NUP98,SRSF9,SRSF3,RBM24,CLK4,FAM172A,FXR1,NCL,SRSF7,TIA1,SRSF4,PTBP2,PRDX6,PTBP3,RBM25,KHDRBS1,HNRNPA2B1,SMU1,RBM19,SRSF6,AHNAK,RBM42,NSRP1,METTL16,FXR2,HABP4,KHDRBS3,RBM38,RBM17,SRPK2,ZC3H10,HNRNPA1,SRSF1,…	RBM5,DAZAP1,FUS,RBM3,ZPR1,SRSF9,NCL,RBM19,HABP4,TRA2A	RBM11,SRSF8
GO_NCRNA_METABOLIC_PROCESS	GO:0034660	372	Up	1.0042650205094485e-4	0.018243331396961885	2	LAS1L,ELAC2,RPUSD1,TSR3,UTP18,TFB1M,ZCCHC8,NSUN2,METTL1,TRIT1,MRTO4,NOP58,USP36,RC3H2,RIOK2,GATB,WDR3,WDR18,ADAT1,TRMT11,THUMPD1,RRP15,IARS2,FTSJ1,CPSF1,HSD17B10,TRNT1,EXOSC7,RBM7,EXOSC5,DDX1,DIS3,WBP11,DIMT1,SEPHS1,SRRT,NOP14,METTL2A,DDX18,KHSRP,XRN2,ESF1,TRMT6,PUS7,OSGEP,AGO1,PES1,SNU13,DDX17,RTCB,TRMU,ALKBH1,DICER1,NOP56,CDK5RAP1,RBFA,RIOK3,CSTF2,INTS6,USB1,EARS2,MTFMT,INTS9,POP1,INTS10,ERI1,P…	MRTO4,WDR18,FBL,RPS19,NPM3,FTSJ3,WDR75,DTD1,KRI1,GTPBP3,RPL35,EIF4A3,RRNAD1,TPRKB,LYAR,NAF1,NHP2,RRP1,WDR43,DDX21,TRMT61A,NOLC1,ZCCHC4,MRPL1,METTL15,DUS1L,TRMT10C,PUS1,RPS28	METTL2A,AGO1,EARS2,OSGEPL1,INTS7,TYW5,NSUN3
GO_RNA_SPLICING	GO:0008380	390	Up	1.1014363826888697e-4	0.01946217488040336	2	RBM5,KDM1A,POLR2J,GCFC2,LUC7L,AKAP8L,PTBP1,CLK1,AQR,STRAP,ZCCHC8,GEMIN8,POLR2B,CELF2,THOC3,THRAP3,CCAR1,SNRNP40,SFSWAP,U2AF2,SUGP2,DDX20,CDK13,YBX1,ELAVL1,DHX8,GPKOW,JMJD6,PABPC1,DAZAP1,CPSF1,CLNS1A,ZNF638,SART3,RBM7,GPATCH1,XAB2,SNRPA,THOC1,DDX1,GEMIN5,YTHDC1,PPIE,REST,WBP11,CHERP,RBM22,SRRT,SF3B2,KHSRP,FUS,PAPOLA,PDCD7,HNRNPC,GEMIN2,CWF19L1,SRPK1,CDC5L,HNRNPH3,CIRBP,HNRNPM,POLR2E,SF3A1,SNRPD3,T…	RBM5,DAZAP1,FUS,PABPN1,RBM3,POLR2C,ZPR1,DCPS,SRSF9,NCL,SFPQ,RBM19,ZC3H13,UPF3B,SNRPB,HABP4,THOC6,SNRPF,HNRNPA1L2,EIF4A3,DDX46,SNIP1,TRA2A,SNRPD1,PRPF40A,DHX16	DHX35,WDR33,RBM11,SRSF8
GO_POSITIVE_REGULATION_OF_RNA_SPLICING	GO:0033120	29	Up	1.1236218043197429e-4	0.01946217488040336	2	THRAP3,U2AF2,DAZAP1,RBM22,CIRBP,SNW1,SRSF5,RBM3,SNRNP70,SETX,ZPR1,PRPF19,NUP98,NCL,PRDX6,HABP4,TRA2B,NCBP1,SF3B4,HNRNPLL,PIK3R1,RBMX,DYRK1A,TRA2A,ERN1,POLR2A,RBM20,HSPA1A,RBMXL1	DAZAP1,RBM3,ZPR1,NCL,HABP4,TRA2A
GO_CELLULAR_NITROGEN_COMPOUND_CATABOLIC_PROCESS	GO:0044270	455	Up	1.7866549791351516e-4	0.030243196101360476	2	ENPP4,UPF1,PSMB1,RPS20,CSDE1,PSMC4,DNASE1L1,SLC11A1,SAMD4A,RNH1,DERA,TYMP,VIM,RNASET2,TNFRSF1B,ZCCHC8,PSMA4,MRTO4,THRAP3,PUM2,YBX3,RPL18,NTHL1,YBX1,PDE4A,ELAVL1,ROCK1,PSME4,SMG6,PABPC1,RPL31,PDE8A,IGF2BP2,ACAT1,EXOSC7,RBM7,MLH1,UNG,NT5C2,EXOSC5,TNRC6C,CNOT4,XPO1,TNPO1,DIS3,RPS5,BAX,PSMC5,CNOT3,KHSRP,XRN2,RPL6,RPLP0,FUS,BLVRB,PCBP4,PABPC4,TNRC6A,ALKBH5,PSME1,HNRNPC,AGO1,PSMD5,ACOT7,PSMD8,CIRBP,HNR…	MRTO4,RPLP0,FUS,RPS19,RPL18A,KPNB1,ZPR1,DCPS,SET,UPF3B,MPST,RPL36,NT5E,IL6,RPL35,TOB1,EIF4A3,SERBP1,NAF1,RPS3,UBC,NEIL2,RPL8,RPSA,PSMD1,ENTPD6,PPP2R2A,RPS18,RPS28	SLC11A1,NT5C2,AGO1,SAMHD1,ABCD1,DUT,PAN2,CARNMT1,AXIN2,PSMB9,NUDT18
GO_REGULATION_OF_MRNA_SPLICING_VIA_SPLICEOSOME	GO:0048024	85	Up	2.0042928351195508e-4	0.03317327341326759	2	RBM5,PTBP1,CELF2,THRAP3,SFSWAP,U2AF2,JMJD6,DAZAP1,SART3,RBM7,YTHDC1,REST,SRPK1,CIRBP,DDX17,RBFOX2,SNW1,SRSF5,FMR1,RBM3,HNRNPL,SNRNP70,C1QBP,DDX5,PRPF19,NUP98,SRSF9,SRSF3,RBM24,FAM172A,FXR1,NCL,SRSF7,TIA1,SRSF4,PRDX6,RBM25,KHDRBS1,HNRNPA2B1,SMU1,RBM19,SRSF6,RBM42,NSRP1,METTL16,FXR2,KHDRBS3,RBM17,SRPK2,ZC3H10,HNRNPA1,SRSF1,TRA2B,C9orf78,NCBP1,MBNL2,SF3B4,WTAP,RBMX,CELF1,SAP18,MBNL1,HNRNPU,SREK1,SRS…	RBM5,DAZAP1,RBM3,SRSF9,NCL,RBM19,TRA2A	RBM11,SRSF8
GO_RESPONSE_TO_TOPOLOGICALLY_INCORRECT_PROTEIN	GO:0035966	174	Up	2.1859859318683634e-4	0.035393963522946895	6	RHBDD2,POMT2,MBTPS2,EXTL3,DDX11,ERP44,BAK1,CUL3,CUL7,HSPA5,JKAMP,HERPUD1,EIF2AK2,TM7SF3,PDIA5,ATXN3,PPP2R5B,RNF126,WIPI1,ASNS,NCK2,ACADVL,DERL2,MYDGF,HSP90AA1,DNAJA1,PPP1R15A,BAX,ADD1,EDEM2,DNAJB11,HDAC6,HSP90AB1,RNF215,KDELR3,XBP1,EP300,ARFGAP1,DNAJC3,UGGT2,STUB1,BFAR,UBE2W,GSK3A,FKBP14,HSPB1,AGR2,TBL2,CREB3,GOSR2,CDK5RAP3,CCL2,TMEM33,WFS1,HSPA8,DNAJC4,CCND1,HSPA9,FAF2,HSPE1,NFE2L2,EDEM3,FBXO6,M…	RHBDD2,HERPUD1,RNF126,MYDGF,XBP1,VAPB,HSPA2,MANF,HSPA13,SHC1,TSPYL2,PTPN1	EXTL3,TPP1
GO_NUCLEAR_ENVELOPE_REASSEMBLY	GO:0031468	18	Up	2.3774878149876758e-4	0.03763072591836872	3	SPAST,NSFL1C,VRK1,CHMP4B,EMD,PPP2R1A,PPP2CA,CHMP2A,VPS4A,CHMP7,LMNA,REEP3,REEP4,UBXN2A,BANF1,ANKLE2,UBXN2B,PPP2R2A	EMD,UBXN2B,PPP2R2A
GO_ESTABLISHMENT_OF_PROTEIN_LOCALIZATION_TO_ORGANELLE	GO:0072594	470	Up	2.4251810473707014e-4	0.03763072591836872	1	BAD,M6PR,CROT,LAMP2,AP2B1,AGK,SEC62,RPS20,BID,RGPD5,AGPS,TOMM34,SEC63,KPNA6,MIPEP,PEX3,ZFYVE16,HSPA5,TPR,TSPAN17,VPS13D,USP36,SEC61A1,ACAA1,RPL18,CASP8,TNPO3,AP3D1,IPO5,TRAM2,SEC61A2,TRAM1,HYAL2,NUP133,NEDD4,CSNK2A2,RPL31,SREBF1,UBE2D1,PTGS2,TSG101,LMAN1,TIMM21,RAB7A,OPHN1,DNM2,PSEN1,HSP90AA1,TNPO1,RPS5,RAB10,EPS15,DNAJA1,IPO11,RBM22,ZFAND6,HUWE1,ACOX3,BAX,PPP1R13B,MAVS,RPL6,RPLP0,NUP50,NUP188,CR…	KPNA6,DNM2,RPLP0,GZMB,NFKBIA,RPS19,RPL18A,PITRM1,KPNB1,GRPEL1,ZPR1,RAB3GAP1,FAM53C,CDKN1A,TOMM40,RPL36,TIMM10,RPL35,RPS3,UBC,SNF8,RPL8,NOLC1,RPSA,TOMM5,KPNA2,RUVBL2,ARC,RPS18,RPS28	RGPD5,ZFYVE16,VPS13D,SUFU,AIP,HMGCL,POT1,MGARP,CHCHD4,PEX2,LAMP1,SGTB,VPS13A,DDO,EFCAB7,TIMM23B
GO_CELLULAR_AMIDE_METABOLIC_PROCESS	GO:0043603	795	Up	2.5277696404904737e-4	0.038166007452619756	2	GCLC,PDK4,UPF1,DHX33,PDK2,AGK,GGCT,AASS,MGST1,RPS20,ELOVL5,SAMD4A,CPS1,GLRX2,GCLM,VIM,MIPEP,IFNGR1,NSMAF,RPL26L1,CTNS,TPR,MRPS10,HEXB,GALC,EIF2AK2,PUM2,MRPL43,GATB,YBX3,MPC1,MRPS35,MRPS24,EIF4B,SPHK2,RPL18,HAGH,ZC3H15,MTHFD2,ELAVL1,ELOVL1,TNFRSF1A,DHX29,RHOA,IARS2,ROCK1,PDK3,ACSL4,FTSJ1,SRBD1,BCL3,GBA2,ASNS,PABPC1,EIF2B3,TCOF1,NCK2,RPL31,IGF2BP2,PICALM,MRPS34,EIF4G3,ACAT1,ACACB,MCCC1,ACER3,TIGAR,…	ELOVL5,RPL26L1,MRPS10,RPLP0,PCIF1,PCSK1N,RBM3,RPS19,RPL18A,EIF3B,NCL,RGS2,MRPS2,UPF3B,MRPS7,RRBP1,RPL36,ASS1,HABP4,IL6,RPL35,DENR,TOB1,EIF4A3,MRPS28,RPS3,RPL8,NOLC1,SEC11C,RPSA,ZCCHC4,MRPL1,RNF139,TRMT10C,MRPS22,RPS18,RPS28,CCL5	IFNGR1,AGO1,GSTZ1,ABCD1,EARS2,ASAH1,HMGCL,PAIP2B,GSTT2B,LSM14B,CARNMT1,ABCG1,ERAP1,ERAP2,TPP1,BTD,PCCA,NSUN3
GO_POSITIVE_REGULATION_OF_TELOMERASE_RNA_LOCALIZATION_TO_CAJAL_BODY	GO:1904874	15	Up	2.562164839730112e-4	0.038166007452619756	1	CCT4,TCP1,DKC1,CCT7,SHQ1,NAF1,NHP2,CCT6A,CCT5,CCT8,CCT3,CCT2,RUVBL1,NOP10,RUVBL2	NAF1,NHP2,RUVBL2
GO_REGULATION_OF_TRANSLATIONAL_INITIATION	GO:0006446	69	Up	2.8518276617292326e-4	0.04164786749913593	2	TPR,EIF2AK2,EIF4B,DHX29,NCK2,EIF4G3,DDX1,MTIF2,EIF2AK1,PPP1R15A,ALKBH1,EIF5,FMR1,DNAJC3,EIF3E,HSPB1,EIF3B,EIF4H,RPS6KB1,EIF4G2,EIF2B1,NCBP2,EIF1B,EIF4G1,GLE1,EIF2B2,PAIP2,KHDRBS1,AGO2,PAIP2B,MIF4GD,ATF4,EIF2AK4,HABP4,EIF2S1,CTIF,NCBP1,RPL13A,POLR2D,EIF2B5,EIF3H,EIF4EBP2,YTHDF1,CDC123,UHMK1,IMPACT,LARP1,EIF4A2,NCK1,EIF5B,PPP1R15B,METTL3,POLR2G,EIF2AK3,PAIP1,PPP1CA,EIF1,RBM4,RPS6KB2,EIF3K,NPM1,YTHD…	EIF3B,HABP4,CCL5	PAIP2B
GO_KERATAN_SULFATE_CATABOLIC_PROCESS	GO:0042340	10	Down	3.071811430404978e-4	0.04399779141087745	7	HEXB,OGN,FMOD,GNS,LUM,GALNS,ACAN,GLB1,PRELP,HEXA		PRELP,HEXA
GO_NEGATIVE_REGULATION_OF_MRNA_PROCESSING	GO:0050686	29	Up	3.158546933553444e-4	0.044386523700200096	2	PTBP1,SFSWAP,U2AF2,ZC3H14,RNF40,HNRNPL,C1QBP,SRSF9,SRSF7,SRSF4,HNRNPA2B1,SRSF6,RBM42,CCNT1,CDK9,BARD1,RBMX,SAP18,SRSF12,RNF20,DYRK1A,HNRNPK,NPM1,RBM10,SRSF10,SUPT5H,CTR9,NELFE,RNPS1	SRSF9,CCNT1,SUPT5H
GO_MACROPHAGE_ACTIVATION_INVOLVED_IN_IMMUNE_RESPONSE	GO:0002281	7	Down	3.224362776615388e-4	0.04447232214857668	5	TYROBP,GRN,SBNO2,TICAM1,DYSF,IL33,PRKCE		GRN,PRKCE
