## Extended Data Table 7 for "An integrated cell atlas of the human lung in health and disease": Smooth_muscle-anatomical_region_ccf_score-GO_BP-Total.tsv

GeneSet	GOID	NGenes	Direction	PValue	FDR	Cluster	Genes	DEUp	DEDown
GO_MYELOID_LEUKOCYTE_MEDIATED_IMMUNITY	GO:0002444	384	Up	2.267122891056256e-8	1.6885531292586996e-4	1	FGR,FUCA2,ENPP4,KMT2E,LAMP2,ALDH3B1,PSMB1,MGST1,PLAUR,TYROBP,ALOX5,MVP,DNASE1L1,CAPN1,SLC11A1,SERPINB1,ERP44,DERA,RNASET2,CD44,TNFRSF1B,GRN,GAB2,ATP6V0A1,VCL,TIMP2,AGA,C12orf4,HEXB,CYBA,HEBP2,SERPINB3,GDI2,ATP11B,SLC2A3,ACAA1,SPHK2,CTSA,CNN2,CDK13,PKM,RHOA,ROCK1,ATP11A,KCNAB2,RAB27A,WDR1,STK10,AP1M1,PLD1,RAB7A,STXBP2,IL4R,TOLLIP,XRCC5,PGM1,DDX1,PSEN1,HSP90AA1,PTPRC,PPIE,GSTP1,RAB10,CD59,SCAMP1,CP…	TYROBP,ALOX5,MVP,ERP44,HEXB,GDI2,CTSA,PKM,RHOA,WDR1,RAB7A,CMTM6,SNAP23,MAPK1,CYB5R3,CST3,VAPA,COTL1,PSMD3,LTA4H,NIT2,ARMC8,PSMD14,CAT,TICAM1,CD68,CAP1,OSTF1,TMBIM1,RAC1,DBNL,DEGS1,STK11IP,CCT8,FCER1G,CSTB,S100A11,PSMD6,GYG1,CTSB,VCP,GLB1,FUCA1,ATP6AP2,MCEMP1,PSMD13,S100A13,TUBB,PSAP,NEU1,CSNK2B	CBL,HVCN1
GO_ANTIGEN_PROCESSING_AND_PRESENTATION_OF_PEPTIDE_ANTIGEN	GO:0048002	144	Up	6.706858082675176e-8	2.497633949988236e-4	1	AP2B1,PSMB1,PSMC4,SLC11A1,CD74,PSMA4,AP2S1,VAMP3,CYBA,KIF2A,PSME4,AP1M1,RAB7A,KIFAP3,DYNC1I2,CAPZB,KIF22,DNM2,ITGB5,PSMC5,DYNLL1,LAG3,PSME1,SNAP23,PSMD5,PSMD8,AP1B1,PSMC6,PSMA3,LGMN,PSMC1,PSMB5,PSMA6,PSME2,SEC23A,PSMA7,KIF3B,PSMD10,PSMD7,PYCARD,IKBKB,DCTN6,FCGRT,AP1S1,PSMA2,PSMD3,PSMD11,PSMD9,LNPEP,SEC24A,ACTR1B,PSMD14,CAPZA1,NCF2,CTSD,VAMP8,IDE,CLTA,PSMF1,PSMB2,KLC1,CANX,PSMA1,KIF3A,PSME3,ACTR10…	PSMC4,RAB7A,CAPZB,SNAP23,PSMD8,PSMA3,PSMD3,PSMD14,CLTA,PSMB2,ACTR1A,ARF1,SEC13,FCER1G,PSMD6,PDIA3,TAP1,DCTN2,CALR,PSMD13,CAPZA2	LAG3
GO_MYELOID_LEUKOCYTE_ACTIVATION	GO:0002274	433	Up	2.359481939967483e-7	5.506394987614846e-4	1	FGR,FUCA2,ENPP4,SLC7A2,KMT2E,LAMP2,CX3CL1,ALDH3B1,PSMB1,MGST1,PLAUR,TYROBP,ALOX5,MVP,DNASE1L1,CAPN1,SLC11A1,CD74,SERPINB1,ERP44,DERA,NR1H3,RNASET2,CD44,IFNGR1,TNFRSF1B,GRN,GAB2,ATP6V0A1,VCL,TIMP2,AGA,C12orf4,HEXB,CYBA,HEBP2,SERPINB3,GDI2,ATP11B,SLC2A3,ACAA1,SPHK2,CTSA,CNN2,SBNO2,CDK13,SPI1,PKM,RHOA,ROCK1,HYAL2,ATP11A,ADGRF5,KCNAB2,RORA,RAB27A,JMJD6,STK10,AP1M1,PLD1,RAB7A,STXBP2,IL4R,CST7,TOLLIP,X…	TYROBP,ALOX5,MVP,ERP44,HEXB,GDI2,CTSA,SPI1,PKM,RHOA,RAB7A,CMTM6,SNAP23,MAPK1,CYB5R3,CST3,VAPA,COTL1,PSMD3,LTA4H,NIT2,ARMC8,PSMD14,CAT,TICAM1,CD68,CAP1,OSTF1,TMBIM1,RAC1,DBNL,DEGS1,STK11IP,TSLP,CCT8,FCER1G,CSTB,S100A11,PSMD6,GYG1,CTSB,VCP,GLB1,FUCA1,ATP6AP2,MCEMP1,PSMD13,S100A13,TUBB,PSAP,NEU1,CSNK2B,AIF1	CBL,HVCN1,MFHAS1,ATM
GO_LEUKOCYTE_MEDIATED_IMMUNITY	GO:0002443	478	Up	2.982905533850548e-7	5.506394987614846e-4	1	FGR,FUCA2,ENPP4,KMT2E,LAMP2,ALDH3B1,PSMB1,MGST1,PLAUR,TYROBP,ERCC1,ALOX5,MVP,DNASE1L1,CAPN1,SLC11A1,CD74,SERPINB1,ERP44,DERA,RNASET2,CD44,TNFRSF1B,GRN,GAB2,ATP6V0A1,VCL,TIMP2,AGA,PARP3,C12orf4,HEXB,CYBA,HEBP2,SERPINB3,GDI2,ATP11B,SLC2A3,ACAA1,SPHK2,CTSA,CNN2,CDK13,PKM,TP53BP1,RHOA,ROCK1,ATP11A,BCL3,KCNAB2,RAB27A,WDR1,TFRC,STK10,AP1M1,PVR,PLD1,DLG1,RAB7A,MLH1,UNG,STXBP2,IL4R,TOLLIP,THOC1,XRCC5,PGM…	TYROBP,ALOX5,MVP,ERP44,HEXB,GDI2,CTSA,PKM,RHOA,WDR1,RAB7A,CMTM6,SNAP23,MAPK1,CYB5R3,CST3,VAPA,COTL1,EXOSC3,PSMD3,LTA4H,NIT2,ARMC8,PSMD14,PRDX1,CAT,TICAM1,CD68,CAP1,OSTF1,TMBIM1,RAC1,DBNL,DEGS1,STK11IP,CCT8,FCER1G,C1QC,CSTB,S100A11,PSMD6,GYG1,CTSB,VCP,GLB1,C1QB,FUCA1,ATP6AP2,MCEMP1,PSMD13,S100A13,TUBB,PSAP,NEU1,CSNK2B	RIF1,LAG3,CBL,HVCN1
GO_ANTIGEN_PROCESSING_AND_PRESENTATION	GO:0019882	165	Up	3.696559470740364e-7	5.506394987614846e-4	1	AP2B1,PSMB1,PSMC4,SLC11A1,CD74,PSMA4,AP2S1,VAMP3,CYBA,ATG5,AP3D1,KIF2A,PSME4,RAB27A,AP1M1,RAB7A,KIFAP3,DYNC1I2,CAPZB,KIF22,DNM2,ITGB5,RAB10,PSMC5,DYNLL1,LAG3,ICAM1,PSME1,SNAP23,PSMD5,PSMD8,AP1B1,PSMC6,PSMA3,LGMN,PSMC1,PSMB5,PSMA6,PSME2,SEC23A,PSMA7,KIF3B,PSMD10,PSMD7,PYCARD,CTSH,IKBKB,DCTN6,RELB,FCGRT,AP1S1,PSMA2,PSMD3,PSMD11,RAB34,PSMD9,RAB5B,RAB35,LNPEP,SEC24A,ACTR1B,PSMD14,CAPZA1,NCF2,CTSD,RAB…	PSMC4,RAB7A,CAPZB,SNAP23,PSMD8,PSMA3,PSMD3,RAB35,PSMD14,CLTA,PSMB2,CD68,ACTR1A,ARF1,SEC13,FCER1G,PSMD6,PDIA3,TAP1,DCTN2,CALR,PSMD13,CAPZA2	LAG3,CCL21,CCL19
GO_ANTIGEN_PROCESSING_AND_PRESENTATION_OF_EXOGENOUS_PEPTIDE_ANTIGEN_VIA_MHC_CLASS_I	GO:0042590	65	Up	1.3815422177624736e-6	0.0017129149987593461	1	PSMB1,PSMC4,PSMA4,VAMP3,CYBA,PSME4,ITGB5,PSMC5,PSME1,SNAP23,PSMD5,PSMD8,PSMC6,PSMA3,PSMC1,PSMB5,PSMA6,PSME2,PSMA7,PSMD10,PSMD7,IKBKB,PSMA2,PSMD3,PSMD11,PSMD9,LNPEP,PSMD14,NCF2,VAMP8,PSMF1,PSMB2,PSMA1,PSME3,CD36,PSMB7,ITGAV,PSMB6,PSMA5,FCER1G,PSMD4,PSMB4,PSMC2,PSMD6,PSMC3,B2M,PDIA3,TAP1,PSMD1,PSMD2,CALR,PSMD13,PSMD12,PSMB8,TAP2,HLA-E,HLA-F,PSMB10,CHUK,IFI30,TAPBP,PSMB9,SEC22B,IKBKG,PSMB3	PSMC4,SNAP23,PSMD8,PSMA3,PSMD3,PSMD14,PSMB2,FCER1G,PSMD6,PDIA3,TAP1,CALR,PSMD13
GO_CELL_ACTIVATION_INVOLVED_IN_IMMUNE_RESPONSE	GO:0002263	456	Up	1.6098825176309644e-6	0.0017129149987593461	1	FGR,FUCA2,ENPP4,LAMP2,TMEM98,ALDH3B1,PSMB1,MGST1,PLAUR,TYROBP,ERCC1,ALOX5,MVP,DNASE1L1,CAPN1,SLC11A1,SERPINB1,ERP44,DERA,RNASET2,CD44,TNFRSF1B,GRN,GAB2,ATP6V0A1,VCL,TIMP2,AGA,PARP3,C12orf4,HEXB,CYBA,HEBP2,RC3H2,SERPINB3,GDI2,ATP11B,SLC2A3,ACAA1,SPHK2,CTSA,CNN2,SBNO2,CDK13,PKM,TP53BP1,RHOA,ROCK1,ATP11A,BCL3,KCNAB2,RORA,RAB27A,TFRC,STK10,AP1M1,PLD1,RAB7A,MLH1,UNG,STXBP2,IL4R,ITM2A,TOLLIP,THOC1,XRCC…	TYROBP,ALOX5,MVP,ERP44,HEXB,GDI2,CTSA,PKM,RHOA,RAB7A,CMTM6,SNAP23,MAPK1,XBP1,CYB5R3,CST3,VAPA,COTL1,EXOSC3,PSMD3,LTA4H,NIT2,ARMC8,PSMD14,CAT,TICAM1,CD68,CAP1,OSTF1,TMBIM1,RAC1,DBNL,DEGS1,STK11IP,CCT8,FCER1G,CSTB,S100A11,PSMD6,GYG1,CTSB,VCP,GLB1,FUCA1,ATP6AP2,MCEMP1,PSMD13,S100A13,TUBB,PSAP,NEU1,CSNK2B	RIF1,CBL,MDK,HVCN1,CCL19
GO_ANTIGEN_PROCESSING_AND_PRESENTATION_OF_PEPTIDE_ANTIGEN_VIA_MHC_CLASS_I	GO:0002474	82	Up	1.8747994713323144e-6	0.0017454383078103848	1	PSMB1,PSMC4,PSMA4,VAMP3,CYBA,PSME4,ITGB5,PSMC5,PSME1,SNAP23,PSMD5,PSMD8,PSMC6,PSMA3,PSMC1,PSMB5,PSMA6,PSME2,SEC23A,PSMA7,PSMD10,PSMD7,IKBKB,FCGRT,PSMA2,PSMD3,PSMD11,PSMD9,LNPEP,SEC24A,PSMD14,NCF2,VAMP8,IDE,PSMF1,PSMB2,CANX,PSMA1,PSME3,CD36,PSMB7,ITGAV,SEC31A,SEC24B,TAPBPL,PSMB6,PSMA5,SEC24D,SAR1B,MR1,SEC13,FCER1G,PSMD4,PSMB4,PSMC2,PSMD6,ERAP1,ERAP2,PSMC3,B2M,PDIA3,TAP1,PSMD1,PSMD2,SEC24C,CALR,PSM…	PSMC4,SNAP23,PSMD8,PSMA3,PSMD3,PSMD14,PSMB2,SEC13,FCER1G,PSMD6,PDIA3,TAP1,CALR,PSMD13
GO_ENDOPLASMIC_RETICULUM_TO_GOLGI_VESICLE_MEDIATED_TRANSPORT	GO:0006888	168	Up	3.061228688190162e-6	0.0025333368077378143	2	COPZ2,TRAPPC6A,SPAST,CUL3,GOPC,TRAPPC3,SPTB,NSF,LMAN1,BCAP29,DYNC1I2,CAPZB,SAR1A,CD59,DDHD2,TMED2,ZW10,ERGIC2,DYNLL1,SCFD1,SEC22C,ARCN1,TMED1,KDELR3,CNIH1,VTI1B,SEC23A,CTSZ,ARFGAP1,SEC23B,VAPA,COG4,LMF1,DCTN6,PPP6R1,NAPA,KDELR1,COPE,BET1,YKT6,SEC23IP,GBF1,GOSR2,GOSR1,RANGRF,AREG,CTSC,PPP6R3,COPZ1,SEC24A,ERGIC1,COL7A1,TFG,GORASP1,LMAN2L,NRBP1,SPTBN1,CAPZA1,KLHL12,TMED5,PPP6C,SEC22A,COPA,VAPB,VAMP7…	CAPZB,TMED2,KDELR3,CNIH1,VAPA,COPZ1,TFG,TMED5,PPP6C,IER3IP1,RAB1A,ACTR1A,ARF1,SEC13,VCP,TMED3,ARF4,LMAN2,TMED10,RAB1B,DCTN2,COPG1,CAPZA2	SORL1
GO_ANTIGEN_PROCESSING_AND_PRESENTATION_OF_PEPTIDE_OR_POLYSACCHARIDE_ANTIGEN_VIA_MHC_CLASS_II	GO:0002504	73	Up	7.830936020200806e-6	0.00583248114784556	1	AP2B1,CD74,AP2S1,KIF2A,AP1M1,RAB7A,KIFAP3,DYNC1I2,CAPZB,KIF22,DNM2,DYNLL1,LAG3,AP1B1,LGMN,SEC23A,KIF3B,PYCARD,DCTN6,AP1S1,SEC24A,ACTR1B,CAPZA1,CTSD,CLTA,KLC1,CANX,KIF3A,ACTR10,DCTN4,CTSL,DYNC1LI2,DCTN3,THBS1,ACTR1A,SEC31A,SEC24B,CLTC,OSBPL1A,ARF1,DYNC1LI1,SEC24D,SAR1B,SEC13,DYNC1I1,FCER1G,AP2M1,CTSS,AP1G1,DCTN5,RILP,CTSF,KLC2,TRAF6,DCTN2,SEC24C,HLA-DQB1,AP1S2,AP2A2,HLA-DRB1,HLA-DQA1,AP2A1,DYNC1H1…	RAB7A,CAPZB,CLTA,ACTR1A,ARF1,SEC13,FCER1G,DCTN2,CAPZA2	LAG3
GO_EXOCYTOSIS	GO:0006887	582	Up	9.52884027295944e-6	0.006451891123000175	2	FGR,FUCA2,ENPP4,LAMP2,RALA,ALDH3B1,VPS41,ARHGAP44,PSMB1,SYN1,MGST1,CD9,PIK3C2A,PLAUR,TYROBP,ALOX5,MVP,DNASE1L1,CAPN1,SLC11A1,HGF,SERPINB1,ERP44,DERA,RNASET2,CD44,TNFRSF1B,GRN,GAB2,ATP6V0A1,VCL,TIMP2,AGA,DTNBP1,C12orf4,VAMP3,HEXB,CYBA,HEBP2,ITIH4,SERPINB3,GDI2,ATP11B,SLC2A3,ACAA1,SPHK2,CTSA,CNN2,CDK13,ARFGEF1,PKM,RHOA,ROCK1,ATP11A,KCNAB2,RAB27A,PFN2,EXOC5,WDR1,ATP6AP1,ACTN1,STK10,AP1M1,LLGL2,NSF,C…	TYROBP,ALOX5,MVP,ERP44,HEXB,GDI2,CTSA,PKM,RHOA,PFN2,WDR1,ATP6AP1,RAB7A,CMTM6,SNAP23,MAPK1,CYB5R3,CST3,VAPA,TIMP1,COTL1,PSMD3,SYNGR2,LTA4H,NIT2,ARMC8,PSMD14,CAT,SRGN,RAB9A,CD68,CAP1,OSTF1,STX11,TMBIM1,RAC1,DBNL,DEGS1,ARF1,STK11IP,CCT8,TAGLN2,FCER1G,CSTB,S100A11,PSMD6,GYG1,ANXA5,CTSB,VCP,GLB1,TMED10,FUCA1,ATP6AP2,MCEMP1,RAB11B,PSMD13,S100A13,TUBB,PSAP,NEU1,CSNK2B	SYP,CBL,HVCN1,ADRA2A,KCNB1,CLASP2,DRD1
GO_PROTEIN_FOLDING	GO:0006457	178	Up	1.2607918783017393e-5	0.007825314924659462	3	FKBP4,HSPB6,NUDCD3,CD74,ERP44,GRN,HSPA5,DNAJC25,GNAI3,PDIA5,NFYC,DNAJA2,GNB5,CSNK2A2,LMAN1,DNAJC10,GNB1,HSP90AA1,PPIE,DNAJA1,ERO1B,PDRG1,FKBP1A,ERP29,GANAB,LTBP4,NUDC,DNAJB11,FKBP5,HSP90AB1,PPIL2,ST13,PSMC1,PFDN4,DNAJC5,CSNK2A1,RP2,DNAJC3,DNAJA3,SNRNP70,SGTA,PDCD5,CDC37,DNAJC2,DNAJB6,HSPB1,CDC37L1,BAG1,PPIF,RGS9,WFS1,GRPEL1,CRYAB,HSPA8,DNAJC4,CHORDC1,AIP,MLEC,PTGES3,BAG2,HSPA9,PFDN1,TTC1,GNAI2,GN…	ERP44,HSPA5,NFYC,DNAJA2,DNAJA3,CDC37,PTGES3,CCT4,DERL1,PDIA6,CCT6A,DNAJB12,BAG3,CCT8,DNAJB4,VCP,PDIA3,PPIC,GNB2,CALR,P4HB,CSNK2B	ERO1B
GO_VESICLE_BUDDING_FROM_MEMBRANE	GO:0006900	88	Up	2.206318234768439e-5	0.012467513922765697	2	TRAPPC6A,CUL3,TRAPPC3,AP3D1,PICALM,NSF,LMAN1,RAB7A,SAR1A,DNM2,CD59,TMED2,P2RX7,SCFD1,CNIH1,SEC23A,CTSZ,SEC23B,VAPA,PPP6R1,NAPA,BET1,WASL,SEC23IP,GBF1,GOSR2,AREG,CTSC,PPP6R3,SNX3,GOLPH3,SEC24A,COL7A1,TFG,GORASP1,KLHL12,PPP6C,VAPB,TBC1D20,VPS4A,AP3B1,FNBP1L,RAB1A,PREB,SEC31A,USO1,SEC24B,CSNK1D,GOLPH3L,ARF1,SEC16A,ARFGAP2,SEC24D,SAR1B,MIA3,SEC13,MX1,TRAPPC10,AP2M1,STX5,KLHL21,PEF1,PRKCI,GOLGA2,TRAPP…	RAB7A,TMED2,CNIH1,VAPA,TFG,PPP6C,RAB1A,ARF1,SEC13,TMED10,RAB1B
GO_POSTSYNAPTIC_CYTOSKELETON_ORGANIZATION	GO:0099188	10	Up	2.628071386546476e-5	0.012467513922765697	4	ACTB,CTTN,DBN1,MYH10,DBNL,ARF1,WASF2,PPP1R9A,HCLS1,ACTG1	ACTB,DBNL,ARF1,ACTG1
GO_IMMUNE_EFFECTOR_PROCESS	GO:0002252	727	Up	2.7418210386813728e-5	0.012467513922765697	1	TSPAN6,FGR,CFH,FUCA2,ENPP4,KMT2E,LAMP2,TMEM98,ALDH3B1,PSMB1,MGST1,FYN,RNF216,PLAUR,TYROBP,ERCC1,ALOX5,MVP,POLR3B,DNASE1L1,CAPN1,ZMYND11,SLC11A1,CD74,SERPINB1,ERP44,BIRC3,DERA,RNASET2,CD44,TNFRSF1B,GRN,GAB2,ATP6V0A1,VCL,TIMP2,AGA,PARP3,C12orf4,HEXB,PIK3CB,CYBA,HEBP2,CYFIP2,EIF2AK2,PUM2,RC3H2,TRAF3IP2,SERPINB3,GDI2,ATG5,ATP11B,POLR3E,SLC2A3,ACAA1,NCKAP1,ELMO2,SPHK2,CTSA,CNN2,SBNO2,CDK13,PKM,TP53BP1…	TYROBP,ALOX5,MVP,ERP44,HEXB,GDI2,CTSA,PKM,RHOA,CDC42,WDR1,ACTB,RAB7A,ZMPSTE24,CMTM6,SNAP23,MAPK1,XBP1,CYB5R3,SAMHD1,CST3,VAPA,COTL1,EXOSC3,PSMD3,LTA4H,NIT2,ARMC8,PSMD14,PRDX1,CAT,TICAM1,CD68,CAP1,OSTF1,TMBIM1,RAC1,DBNL,ABI1,TMBIM6,NLRC5,FCN3,DEGS1,STK11IP,CCT8,FCER1G,C1QC,CSTB,S100A11,PSMD6,GYG1,CTSB,VCP,GLB1,C1QB,FUCA1,ATP6AP2,MCEMP1,ACTG1,PSMD13,S100A13,TUBB,PSAP,NEU1,CSNK2B	RIF1,LAG3,CBL,MDK,HVCN1,CCL19
GO_ENDOPLASMIC_RETICULUM_TO_CYTOSOL_TRANSPORT	GO:1903513	25	Up	2.80707139371352e-5	0.012467513922765697	2	HERPUD1,ERLEC1,SEL1L,DERL2,EDEM2,HM13,SEC61B,FAF2,AUP1,EDEM1,UBAC2,OS9,DERL1,RHBDD1,SYVN1,VCP,HSP90B1,TMEM129,BRSK2,YOD1,NPLOC4,UBE2G2,BCAP31,SVIP,UBE2J1	HERPUD1,HM13,DERL1,VCP
GO_REGULATION_OF_CELLULAR_AMINO_ACID_METABOLIC_PROCESS	GO:0006521	51	Up	2.8502077561029152e-5	0.012467513922765697	5	PSMB1,PSMC4,PSMA4,ATP2B4,PSME4,PSMC5,PSME1,COMT,PSMD5,PSMD8,PSMC6,PSMA3,PSMC1,PSMB5,PSMA6,PSME2,PSMA7,PSMD10,PSMD7,OAZ1,PSMA2,PSMD3,PSMD11,PSMD9,PSMD14,ODC1,PARK7,PSMF1,PSMB2,PSMA1,PSME3,PSMB7,PSMB6,PSMA5,AZIN1,SLC7A7,PSMD4,PSMB4,PSMC2,PSMD6,PSMC3,PSMD1,PSMD2,OAZ2,NQO1,PSMD13,PSMD12,PSMB8,PSMB10,PSMB9,PSMB3	PSMC4,PSMD8,PSMA3,PSMD3,PSMD14,PSMB2,PSMD6,PSMD13
GO_GOLGI_VESICLE_TRANSPORT	GO:0048193	296	Up	3.4695526704217607e-5	0.012467513922765697	2	ARF5,COPZ2,TRAPPC6A,CYTH3,EHD3,SPAST,OSBPL5,SNX1,RABEP1,GABARAPL2,CUL3,GOPC,VAMP3,USE1,TRAPPC3,ATP9A,MON2,AP3D1,GOLGA5,KIF2A,SPTB,EXOC5,WIPI1,NSF,LMAN1,BCAP29,KIFAP3,KLHL20,DYNC1I2,CAPZB,SAR1A,KIF22,DNM2,RAB10,CD59,SCAMP1,DDHD2,EPS15,TMED2,ZW10,ERGIC2,DYNLL1,KIF16B,GOLGA3,EXOC1,SCFD1,SNAP23,SEC22C,ARCN1,TMED1,GGA1,PICK1,KDELR3,CNIH1,VTI1B,SEC23A,CTSZ,ARFGAP1,ARFRP1,SEC23B,KIF3B,VAPA,CCDC22,RP2,CO…	SNX1,CAPZB,TMED2,SNAP23,KDELR3,CNIH1,ARFRP1,VAPA,COPZ1,TFG,TMED5,PPP6C,IER3IP1,RAB1A,ACTR1A,SCAMP2,ARF1,SEC13,VCP,TMED3,ARF4,LMAN2,TMED10,RAB1B,DCTN2,COPG1,CAPZA2,SNX2	GGA1,SORL1
GO_GOLGI_VESICLE_BUDDING	GO:0048194	69	Up	3.516360743655118e-5	0.012467513922765697	2	TRAPPC6A,CUL3,TRAPPC3,NSF,LMAN1,SAR1A,CD59,TMED2,SCFD1,CNIH1,SEC23A,CTSZ,SEC23B,VAPA,PPP6R1,NAPA,BET1,SEC23IP,GBF1,GOSR2,AREG,CTSC,PPP6R3,GOLPH3,SEC24A,COL7A1,TFG,GORASP1,KLHL12,PPP6C,VAPB,TBC1D20,RAB1A,PREB,SEC31A,USO1,SEC24B,CSNK1D,GOLPH3L,SEC16A,ARFGAP2,SEC24D,SAR1B,MIA3,SEC13,TRAPPC10,STX5,KLHL21,PEF1,PRKCI,GOLGA2,TRAPPC2L,TRAPPC9,TRAPPC1,TMED10,RAB1B,SEC24C,MCFD2,TRAPPC5,TRAPPC6B,TMED9,INSIG…	TMED2,CNIH1,VAPA,TFG,PPP6C,RAB1A,SEC13,TMED10,RAB1B
GO_GLYCOSPHINGOLIPID_METABOLIC_PROCESS	GO:0006687	39	Up	3.5347867481042144e-5	0.012467513922765697	6	HEXB,GALC,CTSA,GBA2,BAX,CREM,ARSA,CERK,STS,GLA,ASAH1,ESYT2,A4GALT,CLN6,SUMF2,PRKAA1,B4GALNT1,SMPD2,SMPD4,ST6GALNAC4,GLTP,ESYT1,SUMF1,UGCG,B4GALT5,B4GALT3,ST6GALNAC6,PRKCD,SMPD1,B3GALNT1,GLB1,GBA,GM2A,PSAP,NAGA,NEU1,HEXA,CPTP,B3GALT4	HEXB,CTSA,SMPD1,GLB1,PSAP,NEU1,B3GALT4
GO_GANGLIOSIDE_METABOLIC_PROCESS	GO:0001573	9	Up	3.5985209694789976e-5	0.012467513922765697	6	HEXB,CLN6,B4GALNT1,ST6GALNAC4,B4GALT5,ST6GALNAC6,GM2A,NEU1,B3GALT4	HEXB,NEU1,B3GALT4
GO_ACTIN_POLYMERIZATION_OR_DEPOLYMERIZATION	GO:0008154	141	Up	3.682670600172467e-5	0.012467513922765697	4	TMSB10,CAPG,ARHGAP6,ELN,LIMA1,TTC17,NCKAP1,ARFGEF1,RHOA,PFN2,SPTB,GBA2,NCK2,WDR1,DLG1,ACTN2,CAPZB,CTTN,ADD1,ICAM1,PLEKHG2,JAK2,TRIOBP,PICK1,CORO1A,COTL1,PYCARD,MTPN,COBL,WASL,KANK1,CXCL12,PFN1,PPP1R9B,ARPC3,CAP2,SEMA5A,DBN1,ACTR3,SPTBN1,WIPF1,PLEK,CAPZA1,PREX1,VASP,MKKS,DSTN,CDC42EP1,TMOD2,SNX9,ARPC1B,GMFG,HIP1R,LATS1,CAP1,DIAPH1,WASF3,ACTR3B,SWAP70,MICAL2,SPIRE1,AVIL,MICAL1,RAC1,DBNL,BIN1,ABI1,T…	CAPG,RHOA,PFN2,WDR1,CAPZB,COTL1,CAP1,RAC1,DBNL,ABI1,ARF1,TWF1,CDC42EP3,CORO1B,CAPZA2,AIF1,TRIM27	AVIL,CCL21
GO_RETROGRADE_VESICLE_MEDIATED_TRANSPORT_GOLGI_TO_ENDOPLASMIC_RETICULUM	GO:0006890	69	Up	4.232225667415244e-5	0.013705050769960321	2	ARF5,COPZ2,USE1,ATP9A,KIF2A,NSF,KIFAP3,KIF22,TMED2,ZW10,ERGIC2,SCFD1,ARCN1,PICK1,KDELR3,ARFGAP1,KIF3B,COG4,NAPA,KDELR1,COPE,GBF1,COPZ1,GOLPH3,ERGIC1,BNIP1,COPA,ERGIC3,TMEM115,KLC1,COPB1,KIF1C,KIF3A,ARF3,TMED7,RINT1,COG3,KDELR2,RAB1A,SCYL1,GOLPH3L,SURF4,ARFGAP2,NBAS,RAB6B,RER1,COPG2,ATP9B,TMED3,ARF4,COG7,STX18,LMAN2,TMED10,RAB33B,RAB1B,KLC2,RAB6A,BET1L,PITPNB,COPG1,COPB2,TMED9,BICD2,HTT,UVRAG,TAPB…	TMED2,KDELR3,COPZ1,RAB1A,TMED3,ARF4,LMAN2,TMED10,RAB1B,COPG1
GO_SPHINGOLIPID_METABOLIC_PROCESS	GO:0006665	100	Up	5.425881026296587e-5	0.016838317451607073	6	AGK,ALDH3B1,ELOVL5,NSMAF,HEXB,GALC,SPHK2,CTSA,ELOVL1,PLPP1,TNFRSF1A,GBA2,ALDH3A2,HACD3,ACER3,BAX,P2RX7,SPTLC1,CERS4,CREM,TECR,ARSA,CERK,SPTLC2,VAPA,STS,GLA,PLA2G15,ASAH1,PRKD2,PPP2R1A,ABCA2,P2RX1,SERINC1,PPP2CA,HTRA2,PRKD3,ESYT2,ELOVL4,KDSR,ORMDL2,VAPB,SGPP1,A4GALT,ORMDL1,CLN6,SUMF2,PPT1,PRKAA1,SERINC3,PEMT,CSNK1G2,B4GALNT1,SMPD2,TEX2,SMPD4,ST6GALNAC4,GLTP,CERS5,ESYT1,SIRT3,CERS2,DEGS1,SUMF1,UGCG…	HEXB,CTSA,ELOVL1,VAPA,PPP2R1A,ORMDL2,DEGS1,HACD1,SMPD1,GLB1,PSAP,NEU1,B3GALT4
GO_CERAMIDE_METABOLIC_PROCESS	GO:0006672	55	Up	5.8611003351212786e-5	0.017461390118393313	6	AGK,NSMAF,HEXB,GALC,SPHK2,ELOVL1,TNFRSF1A,GBA2,ACER3,P2RX7,SPTLC1,CERS4,CERK,SPTLC2,GLA,PLA2G15,ASAH1,PPP2R1A,P2RX1,PPP2CA,HTRA2,ORMDL2,ORMDL1,CLN6,PRKAA1,B4GALNT1,SMPD2,SMPD4,ST6GALNAC4,CERS5,SIRT3,CERS2,DEGS1,UGCG,SAMD8,B4GALT5,B4GALT3,ST6GALNAC6,PRKCD,SGMS2,SPTSSA,SGPL1,SMPD1,ORMDL3,CERS6,SPHK1,GBA,CLN8,PLA2G6,GM2A,PSAP,NAGA,SGMS1,NEU1,B3GALT4	HEXB,ELOVL1,PPP2R1A,ORMDL2,DEGS1,SMPD1,PSAP,NEU1,B3GALT4
GO_VESICLE_TARGETING_TO_FROM_OR_WITHIN_GOLGI	GO:0048199	64	Up	7.3168366675285e-5	0.020232304388831897	2	TRAPPC6A,CUL3,TRAPPC3,WIPI1,NSF,LMAN1,SAR1A,CD59,TMED2,SCFD1,CNIH1,SEC23A,CTSZ,PPP6R1,NAPA,BET1,SEC23IP,GBF1,GOSR2,GOSR1,AREG,CTSC,PPP6R3,SEC24A,COL7A1,TFG,GORASP1,KLHL12,PPP6C,TBC1D20,RAB1A,PREB,AP1AR,SEC31A,USO1,SEC24B,CSNK1D,SEC16A,ARFGAP2,SEC24D,SAR1B,SEC13,TRAPPC10,STX5,KLHL21,PEF1,GOLGA2,TRAPPC2L,TRAPPC9,TRAPPC1,TMED10,RAB1B,SEC24C,MCFD2,TRAPPC5,TRAPPC6B,TMED9,TRAPPC2,TRAPPC4,SERPINA1,ANKRD…	TMED2,CNIH1,TFG,PPP6C,RAB1A,SEC13,TMED10,RAB1B
GO_RESPONSE_TO_TOPOLOGICALLY_INCORRECT_PROTEIN	GO:0035966	174	Up	7.334481988432616e-5	0.020232304388831897	7	RHBDD2,POMT2,MBTPS2,EXTL3,DDX11,ERP44,BAK1,CUL3,CUL7,HSPA5,JKAMP,HERPUD1,EIF2AK2,TM7SF3,PDIA5,ATXN3,PPP2R5B,RNF126,WIPI1,ASNS,NCK2,ACADVL,DERL2,MYDGF,HSP90AA1,DNAJA1,PPP1R15A,BAX,ADD1,EDEM2,DNAJB11,HDAC6,HSP90AB1,RNF215,KDELR3,XBP1,EP300,ARFGAP1,DNAJC3,UGGT2,STUB1,BFAR,UBE2W,GSK3A,FKBP14,HSPB1,AGR2,TBL2,CREB3,GOSR2,CDK5RAP3,CCL2,TMEM33,WFS1,HSPA8,DNAJC4,CCND1,HSPA9,FAF2,HSPE1,NFE2L2,EDEM3,FBXO6,M…	ERP44,HSPA5,HERPUD1,PPP2R5B,ACADVL,KDELR3,XBP1,DERL1,TMBIM6,PDIA6,DNAJB12,BAG3,DNAJB4,VCP,HSPA4,CALR,BAG6	ATXN3,BCL2L11
GO_IRE1_MEDIATED_UNFOLDED_PROTEIN_RESPONSE	GO:0036498	59	Up	7.76111971426237e-5	0.020644578439937906	7	EXTL3,DDX11,BAK1,CUL7,HSPA5,PDIA5,PPP2R5B,WIPI1,ACADVL,MYDGF,BAX,ADD1,DNAJB11,KDELR3,XBP1,ARFGAP1,DNAJC3,BFAR,GSK3A,FKBP14,AGR2,GOSR2,TMEM33,WFS1,ZBTB17,SERP1,COPS5,VAPB,KLHDC3,SSR1,DNAJB9,EDEM1,DAB2IP,TLN1,PREB,PARP16,SEC31A,HDGF,PDIA6,SRPRB,HYOU1,BCL2L11,CXXC1,TATDN2,ATP6V0D1,SHC1,LMNA,SYVN1,EXTL2,TPP1,YIF1A,CTDSP2,ERN1,SRPRA,TSPYL2,PTPN1,GFPT1,FICD,DCTN1	HSPA5,PPP2R5B,ACADVL,KDELR3,XBP1,PDIA6	BCL2L11
GO_CELL_REDOX_HOMEOSTASIS	GO:0045454	58	Up	8.229625840609113e-5	0.021135949400295406	8	GCLC,KRIT1,SLC11A1,ERP44,GLRX2,CYBA,PDIA5,DNAJC10,ERO1B,TXNDC16,DLD,TXNL1,TXN2,APEX1,GSR,GLRX3,NNT,TXNDC15,TXNDC9,NFE2L2,DNAJC16,QSOX1,NCF2,PRDX1,PRDX6,TXNDC12,HVCN1,PRDX4,TMX4,PRDX5,RAC2,SCO2,TXN,TMX1,SH3BGRL3,PDIA6,PTGES2,TXNDC11,PDIA4,QSOX2,PRDX3,TMX3,PDIA3,NXN,PRDX2,GLRX,DDIT3,NQO1,GLRX5,TXNRD2,P4HB,NHLRC2,TXNRD3,ERO1A,TXNRD1,TMX2,GPX1,EGLN2	ERP44,TXNL1,TXNDC15,PRDX1,TXNDC12,TMX1,PDIA6,PDIA3,P4HB	ERO1B,HVCN1
GO_CELLULAR_RESPONSE_TO_TOPOLOGICALLY_INCORRECT_PROTEIN	GO:0035967	140	Up	9.14143609515557e-5	0.02269513867890623	7	RHBDD2,POMT2,MBTPS2,EXTL3,DDX11,BAK1,CUL3,CUL7,HSPA5,HERPUD1,EIF2AK2,TM7SF3,PDIA5,ATXN3,PPP2R5B,RNF126,WIPI1,ASNS,NCK2,ACADVL,DERL2,MYDGF,PPP1R15A,BAX,ADD1,DNAJB11,HDAC6,KDELR3,XBP1,EP300,ARFGAP1,DNAJC3,UGGT2,STUB1,BFAR,UBE2W,GSK3A,FKBP14,AGR2,TBL2,CREB3,GOSR2,CDK5RAP3,CCL2,TMEM33,WFS1,HSPA8,CCND1,HSPA9,NFE2L2,CTH,ZBTB17,ATF6,SERP1,COPS5,HERPUD2,OPTN,VAPB,KLHDC3,SSR1,HSPA2,CANX,SDF2L1,ATF4,DNAJB9…	HSPA5,HERPUD1,PPP2R5B,ACADVL,KDELR3,XBP1,DERL1,TMBIM6,PDIA6,DNAJB12,BAG3,VCP,CALR,BAG6	ATXN3,BCL2L11
GO_RESPONSE_TO_ENDOPLASMIC_RETICULUM_STRESS	GO:0034976	236	Up	9.477130850316043e-5	0.022769571152630286	7	RHBDD2,POMT2,MBTPS2,EXTL3,DDX11,UFL1,ERP44,BAK1,CUL7,HSPA5,JKAMP,HERPUD1,EIF2AK2,USP13,PDIA5,ATXN3,ERLEC1,PPP2R5B,WIPI1,ASNS,NCK2,SEL1L,ACADVL,DERL2,MYDGF,DNAJC10,UBE2K,UBA5,NFE2L1,GSK3B,PPP1R15A,BAX,ADD1,EDEM2,ERP29,DNAJB11,SIRT1,KDELR3,XBP1,EP300,PSMC6,ARFGAP1,TRIB3,HM13,USP14,SRPX,DNAJC3,UGGT2,STUB1,BFAR,UBXN8,PPP2CB,SGTA,BBC3,GSK3A,CAV1,FKBP14,AGR2,TBL2,SEC61B,CREB3,ERLIN1,GOSR2,CDK5RAP3,CCDC…	ERP44,HSPA5,HERPUD1,PPP2R5B,ACADVL,KDELR3,XBP1,HM13,SRPX,GORASP2,TXNDC12,DERL1,TMBIM6,TMX1,PDIA6,DNAJB12,VCP,PDIA3,MAN1B1,CALR,P4HB,BAG6	ATXN3,BCL2L11
GO_REGULATION_OF_TRANSCRIPTION_FROM_RNA_POLYMERASE_II_PROMOTER_IN_RESPONSE_TO_HYPOXIA	GO:0061418	71	Up	1.1187136439959103e-4	0.02603806006400481	7	CREBBP,PSMB1,PSMC4,PSMA4,PSME4,SIRT2,PSMC5,PSME1,PSMD5,PSMD8,RBX1,EP300,PSMC6,PSMA3,HIF1A,PSMC1,PSMB5,PSMA6,PSME2,PSMA7,PSMD10,PSMD7,PSMA2,CUL2,PSMD3,PSMD11,PSMD9,VEGFA,PSMD14,EPAS1,NFE2L2,EGR1,HIF3A,PSMF1,PSMB2,PSMA1,EGLN3,PSME3,VHL,EGLN1,PSMB7,TP53,PSMB6,PSMA5,ARNT,RPS27A,LIMD1,NOTCH1,UBC,BACH1,PSMD4,PSMB4,PSMC2,PSMD6,CITED2,STOX1,PSMC3,HIF1AN,RBPJ,UBB,PSMD1,PSMD2,HIGD1A,PSMD13,PSMD12,PSMB8,PSM…	PSMC4,PSMD8,PSMA3,CUL2,PSMD3,PSMD14,PSMB2,UBC,PSMD6,HIGD1A,PSMD13
GO_RESPONSE_TO_INTERLEUKIN_12	GO:0070671	39	Up	1.2798616071470198e-4	0.027655422539433355	9	RALA,CNN2,CDC42,RPLP0,JAK2,MTAP,PSME2,RIPK2,TYK2,AIP,SOD2,HSPA9,LMNB1,CAPZA1,TCP1,HNRNPA2B1,RAP1B,SNRPA1,LCP1,SOD1,ARF1,MSN,GSTO1,PDCD4,HNRNPDL,JAK1,BOLA2B,HNRNPF,CFL1,PITPNA,TALDO1,PAK2,PLCB1,ANXA2,P4HB,PPIA,CD47,SIRPA,MIF	CDC42,HNRNPA2B1,ARF1,TALDO1,P4HB
GO_GLYCOLIPID_CATABOLIC_PROCESS	GO:0019377	11	Up	1.282904354947382e-4	0.027655422539433355	6	HEXB,GALC,GBA2,GLA,PRKCD,GBA,FUCA1,GM2A,PSAP,NAGA,NEU1	HEXB,FUCA1,PSAP,NEU1
GO_UBIQUITIN_DEPENDENT_ERAD_PATHWAY	GO:0030433	67	Up	1.31499986973054e-4	0.027655422539433355	7	RHBDD2,HSPA5,JKAMP,HERPUD1,ERLEC1,SEL1L,DERL2,DNAJC10,EDEM2,PSMC6,USP14,STUB1,UBXN8,SGTA,CAV1,SEC61B,ERLIN1,CCDC47,WFS1,UBE4A,FAF2,AUP1,NFE2L2,EDEM3,FBXO6,TRIM25,DNAJB9,UBE4B,FBXO44,EDEM1,UBQLN1,OS9,DNAJB2,DERL1,RNF121,RNF185,UBXN4,ERLIN2,DNAJB12,AMFR,UBE2J2,SYVN1,ANKZF1,STT3B,DNAJB14,TMUB1,TMEM67,VCP,HSP90B1,TMUB2,TMEM129,DNAJC18,USP19,MAN1B1,YOD1,NPLOC4,UBE2G2,BCAP31,UBQLN2,SGTB,SVIP,UBE2J1,RNF…	HSPA5,HERPUD1,DERL1,DNAJB12,VCP,MAN1B1,BAG6
GO_COPII_COATED_VESICLE_BUDDING	GO:0090114	62	Up	1.3367282645268538e-4	0.027655422539433355	2	TRAPPC6A,CUL3,TRAPPC3,NSF,LMAN1,SAR1A,CD59,TMED2,SCFD1,CNIH1,SEC23A,CTSZ,SEC23B,VAPA,PPP6R1,NAPA,BET1,SEC23IP,GOSR2,AREG,CTSC,PPP6R3,SEC24A,COL7A1,TFG,GORASP1,KLHL12,PPP6C,VAPB,TBC1D20,RAB1A,PREB,SEC31A,USO1,SEC24B,CSNK1D,SEC16A,SEC24D,SAR1B,MIA3,SEC13,TRAPPC10,STX5,KLHL21,PEF1,GOLGA2,TRAPPC2L,TRAPPC9,TRAPPC1,TMED10,RAB1B,SEC24C,MCFD2,TRAPPC5,TRAPPC6B,INSIG1,TRAPPC2,TRAPPC4,SERPINA1,ANKRD28,PDCD6…	TMED2,CNIH1,VAPA,TFG,PPP6C,RAB1A,SEC13,TMED10,RAB1B
GO_REGULATION_OF_ACTIN_FILAMENT_ORGANIZATION	GO:0110053	169	Up	1.485723323622885e-4	0.02990720895768445	4	CX3CL1,TMSB10,CAPG,ARHGAP6,ELN,LIMA1,NCKAP1,LIMCH1,ARFGEF1,RHOA,ROCK1,PFN2,SPTB,GBA2,CDC42,NCK2,WDR1,CLASP1,ARHGEF10L,DLG1,ACTN2,CAPZB,CTTN,ADD1,PXN,SLC9A1,ICAM1,PLEKHG2,ABL1,NRP1,PPM1F,TRIOBP,PICK1,RGCC,CORO1A,COTL1,PYCARD,ARHGEF10,MTPN,WASL,TGFBR1,KANK1,TESK1,CXCL12,PFN1,ARPC3,SEMA5A,DBN1,ACTR3,SPTBN1,PLEK,ALMS1,CAPZA1,RGS4,STMN1,ITGB1BP1,TGFB3,SORBS3,PREX1,SDC4,VASP,MKKS,DSTN,ID1,CDC42EP1,TMOD…	CAPG,RHOA,PFN2,CDC42,WDR1,CAPZB,COTL1,RAC1,DBNL,TPM1,ARF1,TWF1,CDC42EP3,CORO1B,CAPZA2,TRIM27	AVIL,CCL21,CLASP2
GO_ACTIN_FILAMENT_POLYMERIZATION	GO:0030041	120	Up	1.611589462471339e-4	0.03142417775631264	4	TMSB10,CAPG,ARHGAP6,ELN,TTC17,NCKAP1,ARFGEF1,RHOA,PFN2,SPTB,GBA2,NCK2,DLG1,CAPZB,CTTN,ADD1,ICAM1,PLEKHG2,JAK2,TRIOBP,PICK1,CORO1A,COTL1,PYCARD,MTPN,COBL,WASL,KANK1,PFN1,ARPC3,DBN1,ACTR3,SPTBN1,CAPZA1,PREX1,VASP,MKKS,CDC42EP1,TMOD2,SNX9,ARPC1B,GMFG,HIP1R,LATS1,DIAPH1,WASF3,ACTR3B,SPIRE1,AVIL,RAC1,DBNL,BIN1,TMOD1,ARPC5L,CCL21,FCHSD2,RDX,ACTR2,ABI2,TMOD3,AP1AR,BBS4,HAX1,ARF1,SLIT2,RASA1,ARHGAP18,GSN…	CAPG,RHOA,PFN2,CAPZB,COTL1,RAC1,DBNL,ARF1,TWF1,CDC42EP3,CORO1B,CAPZA2,AIF1,TRIM27	AVIL,CCL21
GO_GANGLIOSIDE_CATABOLIC_PROCESS	GO:0006689	3	Up	1.6454658062516018e-4	0.03142417775631264	6	HEXB,GM2A,NEU1	HEXB,NEU1
GO_GLOMERULUS_MORPHOGENESIS	GO:0072102	8	Down	1.8990134276963057e-4	0.03535963002370521	10	NOTCH3,MEF2C,PDGFRB,TCF21,BMP4,NOTCH2,PDGFRA,MTSS1		NOTCH3,MEF2C
GO_COPI_COATED_VESICLE_BUDDING	GO:0035964	6	Up	2.0056933496052681e-4	0.03643513187282936	2	TMED2,GBF1,ARFGAP2,TMED10,TMED9,ARFGAP3	TMED2,TMED10
GO_NADPH_REGENERATION	GO:0006740	15	Up	2.1638062648629037e-4	0.03778713866421511	11	DERA,H6PD,TIGAR,NNT,PGLS,IDH1,PGD,RPIA,G6PD,TKT,PGM2,PGAM1,TALDO1,SHPK,RPE	G6PD,TKT,TALDO1
GO_VERY_LOW_DENSITY_LIPOPROTEIN_PARTICLE_ASSEMBLY	GO:0034379	6	Up	2.181588295597811e-4	0.03778713866421511	12	SOAT1,ACSL3,APOC1,ARF1,DGAT1,P4HB	APOC1,ARF1,P4HB
GO_GLUCOSE_6_PHOSPHATE_METABOLIC_PROCESS	GO:0051156	18	Up	2.3219864056389102e-4	0.03930489715726956	6	DERA,H6PD,TIGAR,NFE2L1,GPI,GCK,PGLS,G6PC3,PGD,RPIA,HK1,G6PD,TKT,PGM2,PGAM1,TALDO1,SHPK,RPE	G6PD,TKT,TALDO1
GO_CENTRIOLE_ASSEMBLY	GO:0098534	28	Down	2.4710538240267844e-4	0.040898686403003315	4	BRCA1,CCP110,CEP152,TRIM37,KAT2A,MDM1,KAT2B,ALMS1,VPS4B,CDK2,CHMP2A,CDK5RAP2,PLK2,CETN2,CENPJ,SASS6,SPICE1,CEP295,C2CD3,CEP120,CNTROB,CEP135,NPM1,CEP63,KIAA0753,E2F4,NUP62,RBM14		BRCA1,CCP110,CNTROB
GO_PROTEIN_LOCALIZATION_TO_NUCLEOPLASM	GO:1990173	11	Up	2.5382746162530675e-4	0.04109797683011489	13	CCT4,TCP1,DKC1,CCT7,WRAP53,CCT6A,CCT5,TBRG1,CCT8,CCT3,CCT2	CCT4,CCT6A,CCT8
GO_ANTIBIOTIC_CATABOLIC_PROCESS	GO:0017001	29	Up	2.6126563330426396e-4	0.041402264613833145	14	ALDH3B1,PCK2,RENBP,ALDH2,NNT,GNPDA1,PRDX1,PRDX6,CAT,PRDX4,NAGK,PRDX5,PXDN,HBZ,ALDH1B1,DUOX1,ESD,AMDHD2,GNPDA2,PRDX3,PRDX2,HBA2,AKR1C3,SULT1A1,ADH5,GPX3,GPX1,HBB,HP	GNPDA1,PRDX1,CAT,GNPDA2,ADH5
GO_PROTEIN_EXIT_FROM_ENDOPLASMIC_RETICULUM	GO:0032527	38	Up	2.739280964347775e-4	0.04250450963012964	2	HERPUD1,ERLEC1,SEL1L,DERL2,SAR1A,EDEM2,HM13,TM9SF4,SEC61B,RANGRF,CD81,TMEM30A,FAF2,AUP1,EDEM1,UBAC2,OS9,GCC2,DERL1,SORL1,PREB,RHBDD1,SEC16A,SAR1B,SEC13,SYVN1,VCP,HSP90B1,TMEM129,BRSK2,YOD1,TMEM30B,NPLOC4,UBE2G2,BCAP31,INSIG1,SVIP,UBE2J1	HERPUD1,HM13,DERL1,SEC13,VCP	SORL1
GO_CHAPERONE_COFACTOR_DEPENDENT_PROTEIN_REFOLDING	GO:0051085	28	Up	2.8532604234533234e-4	0.04336955843649051	3	CD74,HSPA5,ST13,BAG1,HSPA8,PTGES3,HSPA9,HSPE1,HSPH1,HSPA2,DNAJB1,TOR1B,TOR1A,DNAJB5,DNAJB12,HSPA13,TOR2A,DNAJB4,DNAJB14,DNAJC7,DNAJC18,HSPA6,GAK,HSPA14,ERO1A,HSPA1B,HSPA1A,HSPA1L	HSPA5,PTGES3,DNAJB12,DNAJB4
GO_ACTIVATION_OF_CYSTEINE_TYPE_ENDOPEPTIDASE_ACTIVITY	GO:0097202	12	Up	2.957223501029156e-4	0.04405080127133031	15	BAD,BAK1,CYFIP2,CASP8,TBC1D10A,LGMN,PYCARD,RIPK2,PERP,IFI16,FADD,ASPH	BAD
GO_NUCLEAR_TRANSCRIBED_MRNA_CATABOLIC_PROCESS_NONSENSE_MEDIATED_DECAY	GO:0000184	118	Down	3.1317896385738567e-4	0.04560577155319877	16	UPF1,RPS20,RPL18,SMG6,PABPC1,RPL31,RPS5,RPL6,RPLP0,RPL3,GSPT1,EIF3E,RPS16,RPS19,PPP2R1A,RPL18A,SMG9,RPL28,RPL19,CASC3,RPL34,RPS13,MAGOHB,RPS12,PPP2CA,RPL24,NCBP2,EIF4G1,RPS15,RPL22,SMG7,RPS25,ETF1,RPL21,RPL5,RPS10,UPF3B,RPL23,RPS4Y1,RPL36,HELZ2,RPL27,CTIF,RPS15A,DHX34,NCBP1,RPL35,RPS6,RPLP1,RPS24,PARN,RPS2,EIF4A3,RPS11,RPL13A,RPL11,RPS8,RPS27A,RPL32,RPS3A,RPL37,RPL10,RPL7,RPL7A,RPS3,DCP1B,UPF2,NB…	PPP2R1A
GO_ZYMOGEN_ACTIVATION	GO:0031638	28	Up	3.2103045503661297e-4	0.04560577155319877	15	BAD,BAK1,CYFIP2,CASP8,ENO1,TBC1D10A,LGMN,CTSZ,PGK1,PYCARD,CTSH,RIPK2,PLAT,SERPINE1,PLGRKT,PERP,DHCR24,PLAU,THBS1,C1RL,FURIN,MMP14,C1R,IFI16,CLEC3B,FADD,ANXA2,ASPH	BAD,PGK1
GO_NADP_METABOLIC_PROCESS	GO:0006739	26	Up	3.2453086631572696e-4	0.04560577155319877	11	NADK,DERA,H6PD,ME1,KCNAB2,TIGAR,ME2,FMO2,GCK,NUDT12,NNT,TP53I3,PGLS,IDH1,PGD,NADK2,RPIA,G6PD,TKT,PGM2,DCXR,PGAM1,TALDO1,IDH2,SHPK,RPE	G6PD,TKT,TALDO1
GO_LIPOXIN_METABOLIC_PROCESS	GO:2001300	3	Up	3.4845891425410835e-4	0.047677738195568774	6	ALOX5,ALOX5AP,HPGD	ALOX5,ALOX5AP,HPGD
GO_COTRANSLATIONAL_PROTEIN_TARGETING_TO_MEMBRANE	GO:0006613	98	Down	3.520778196504139e-4	0.047677738195568774	2	SEC62,RPS20,SEC63,SEC61A1,RPL18,TRAM2,SEC61A2,TRAM1,RPL31,RPS5,RPL6,RPLP0,RPL3,SRP54,RPS16,RPS19,RPL18A,SEC61B,RPL28,RPL19,RPL34,RPS13,RPS12,RPL24,SSR3,RPS15,RPL22,RPS25,RPL21,RPL5,RPS10,SSR1,RPL23,RPS4Y1,RPL36,RPL27,RPS15A,RPL35,RPS6,RPLP1,RPS24,SRP14,RPS2,RPS11,RPL13A,RPL11,RPS8,SRP9,RPS27A,RPL32,RPS3A,RPL37,RPL10,RPL7,RPL7A,RPS3,SRP19,RPL30,ZFAND2B,RPL8,RPL26,RPL29,SSR2,RPL9,RPS14,RPL27A,RPL13…	TRAM1,SRP9,SRP68,SRP72
