## Extended Data Table 7 for "An integrated cell atlas of the human lung in health and disease": Smooth_muscle-BMI-GO_BP-Total.tsv

GeneSet	GOID	NGenes	Direction	PValue	FDR	Cluster	Genes	DEUp	DEDown
GO_COMPLEMENT_ACTIVATION_ALTERNATIVE_PATHWAY	GO:0006957	5	Down	2.149114595579618e-6	0.016006605507876994	1	CFH,C7,C3,VSIG4,CFD		C7,CFD
GO_REGULATION_OF_CIRCADIAN_SLEEP_WAKE_CYCLE	GO:0042749	4	Down	1.038007197761292e-5	0.0323259239128516	2	PER3,PTGDS,NR1D1,ADA		PER3,PTGDS,ADA
GO_RETINOL_METABOLIC_PROCESS	GO:0042572	17	Down	1.7441290193131075e-5	0.0323259239128516	3	PNPLA4,RETSAT,RDH11,AKR1B1,CYP3A5,RDH10,ALDH1A2,RDH5,RBP4,RDH13,DHRS3,ALDH1A1,ALDH1A3,DGAT1,AKR1C3,ADH1B,RDH14		RDH11,RBP4,ALDH1A1,ALDH1A3
GO_STEROL_BIOSYNTHETIC_PROCESS	GO:0016126	61	Down	2.079981404823064e-5	0.0323259239128516	3	NFYA,CYP51A1,MBTPS2,MSMO1,NFYC,IDI1,SREBF1,ACACB,FDFT1,SCD,CYB5R3,SQLE,PRKAG2,ERLIN1,KPNB1,SC5D,MVK,HMGCS1,HMGCR,FGF1,SCAP,DHCR24,ACAT2,NFYB,INSIG2,POR,APOE,ACLY,HSD17B7,RAN,PRKAA1,CH25H,MBTPS1,SOD1,LBR,EBP,NSDHL,ERLIN2,TM7SF2,GGPS1,CYB5R1,ABCG1,G6PD,LSS,FDPS,PRKAA2,PMVK,CYB5R2,ACAA2,MVD,FASN,CNBP,FAXDC2,DHCR7,ARV1,SP1,INSIG1,CES1,SREBF2,PLPP6,ACACA		MSMO1,SQLE,SC5D,ACAT2,HSD17B7,NSDHL,MVD,DHCR7,SREBF2
GO_POSITIVE_REGULATION_OF_NITRIC_OXIDE_SYNTHASE_BIOSYNTHETIC_PROCESS	GO:0051770	9	Up	2.1701076740636145e-5	0.0323259239128516	4	MAP2K4,JAK2,NAMPT,CCL2,MAP2K6,STAT1,KDR,AKAP12,LRRK2	CCL2,AKAP12
GO_MYELOID_DENDRITIC_CELL_DIFFERENTIATION	GO:0043011	9	Up	2.8855145869728623e-5	0.0358188544062898	1	SPI1,PSEN1,RELB,LTBR,BATF3,NOTCH2,TGFBR2,RBPJ,TRAF6	PSEN1,RELB
GO_PRIMARY_ALCOHOL_METABOLIC_PROCESS	GO:0034308	41	Down	3.7447260638398304e-5	0.0398438853192558	3	GDE1,ALDH3B1,PNPLA4,RETSAT,DKK3,AKR7A2,RDH11,ALDH3A2,REST,AKR1B1,CYP3A5,CHKA,ALDH2,GPD2,PECR,PARK7,AKR1A1,RDH10,BMP2,ALDH1A2,ACSS2,RDH5,ALDH1B1,RBP4,NAAA,CBR4,AKR1C2,ACSS1,RDH13,NAPEPLD,DHRS3,ALDH1A1,ALDH1A3,DGAT1,AKR1C1,AKR1C3,SULT1A1,CACNA1H,ADH1B,ADH5,RDH14		RDH11,AKR1A1,RBP4,ALDH1A1,ALDH1A3
