## Extended Data Table 7 for "An integrated cell atlas of the human lung in health and disease": T_cell_lineage-age-GO_BP-Total.tsv

GeneSet	GOID	NGenes	Direction	PValue	FDR	Cluster	Genes	DEUp	DEDown
GO_CYTOLYSIS	GO:0019835	21	Up	1.2739866036532716e-7	9.558721487210497e-4	1	P2RX7,LYZ,APOL1,GZMH,GZMB,GSDMD,LILRB1,TGFB1,MMD,C7,ROMO1,GZMA,RRAGA,PGLYRP2,CSF2,C8G,PRF1,GZMM,MICB,MICA,KRT6A	GZMH,GZMB,LILRB1,C7,GZMA,PRF1,GZMM
GO_NUCLEAR_TRANSCRIBED_MRNA_CATABOLIC_PROCESS_NONSENSE_MEDIATED_DECAY	GO:0000184	119	Down	2.818418010794134e-6	0.00818709439822212	2	UPF1,RPS20,RPL18,SMG6,PABPC1,RPL31,RPS5,RPL6,RPLP0,RPL3,GSPT1,EIF3E,RPS16,RPS19,PPP2R1A,RPL18A,SMG9,RPL28,RPL19,CASC3,RPL34,RPS13,MAGOHB,RPS12,PPP2CA,RPL24,NCBP2,EIF4G1,RPS15,RPL22,SMG7,RPS25,ETF1,RPL21,RPL5,RPS10,UPF3B,RPL23,RPS4Y1,RPL36,HELZ2,RPL27,CTIF,RPS15A,DHX34,NCBP1,RPL35,RPS6,RPLP1,RPS24,PARN,RPS2,EIF4A3,RPS11,RPL13A,RPL11,RPS8,RPS27A,RPL32,RPS3A,RPL37,RPL10,RPL7,RPL7A,RPS3,DCP1B,UPF2,NB…		GSPT1,EIF3E,RPL23,RPL7,RPS17,RPS26,RPL17
GO_OPSONIZATION	GO:0008228	6	Up	4.199105804961683e-6	0.00818709439822212	3	SFTPA1,C4BPA,SPON2,PTX3,MYO18A,CD47	C4BPA,SPON2,PTX3
GO_COTRANSLATIONAL_PROTEIN_TARGETING_TO_MEMBRANE	GO:0006613	98	Down	4.3647044639328904e-6	0.00818709439822212	3	SEC62,RPS20,SEC63,SEC61A1,RPL18,TRAM2,SEC61A2,TRAM1,RPL31,RPS5,RPL6,RPLP0,RPL3,SRP54,RPS16,RPS19,RPL18A,SEC61B,RPL28,RPL19,RPL34,RPS13,RPS12,RPL24,SSR3,RPS15,RPL22,RPS25,RPL21,RPL5,RPS10,SSR1,RPL23,RPS4Y1,RPL36,RPL27,RPS15A,RPL35,RPS6,RPLP1,RPS24,SRP14,RPS2,RPS11,RPL13A,RPL11,RPS8,SRP9,RPS27A,RPL32,RPS3A,RPL37,RPL10,RPL7,RPL7A,RPS3,SRP19,RPL30,ZFAND2B,RPL8,RPL26,RPL29,SSR2,RPL9,RPS14,RPL27A,RPL13…	SEC61B,SRPRA	RPL23,RPL7,RPS17,RPS26,RPL17
GO_REGULATION_OF_NATURAL_KILLER_CELL_CHEMOTAXIS	GO:2000501	8	Up	9.155768994728099e-6	0.012500940556163201	4	CCL2,XCL1,CXCL14,KLRK1,KLRC4-KLRK1,CCL5,CCL4,CCL3	CCL2,CCL5,CCL4,CCL3
GO_INDUCTION_OF_BACTERIAL_AGGLUTINATION	GO:0043152	3	Up	1.037888969553058e-5	0.012500940556163201	4	SFTPD,SPON2,DMBT1	SFTPD,SPON2
GO_POSITIVE_REGULATION_OF_NATURAL_KILLER_CELL_CHEMOTAXIS	GO:2000503	5	Up	1.2126329768155735e-5	0.012500940556163201	4	XCL1,CXCL14,CCL5,CCL4,CCL3	CCL5,CCL4,CCL3
GO_NATURAL_KILLER_CELL_CHEMOTAXIS	GO:0035747	10	Up	1.332900499124425e-5	0.012500940556163201	4	PIK3CG,CCL2,XCL1,CXCL14,PIK3CD,KLRK1,KLRC4-KLRK1,CCL5,CCL4,CCL3	CCL2,CCL5,CCL4,CCL3
GO_ESTABLISHMENT_OF_PROTEIN_LOCALIZATION_TO_ENDOPLASMIC_RETICULUM	GO:0072599	110	Down	3.4326709879475714e-5	0.028617033802856254	3	SEC62,RPS20,SEC63,HSPA5,SEC61A1,RPL18,TRAM2,SEC61A2,TRAM1,RPL31,RPS5,RAB10,RPL6,RPLP0,RPL3,PMM1,SRP54,CHMP4B,SGTA,RPS16,RPS19,RPL18A,SEC61B,RPL28,RPL19,RPL34,RPS13,RPS12,RPL24,SSR3,SPCS1,RPS15,RAB3GAP1,RPL22,RPS25,SPCS2,RAB3GAP2,RPL21,RPL5,RPS10,RPL23,SPCS3,RPS4Y1,RPL36,RPL27,SEC61G,RPS15A,RPL35,RPS6,RPLP1,RPS24,SRP14,PMM2,RPS2,RPS11,RPL13A,RPL11,RPS8,SRP9,RPS27A,RPL32,RPS3A,RPL37,RPL10,RPL7,RPL7…	SEC61B,SRPRA	RPL23,RPL7,RPS17,RPS26,RPL17
