## Extended Data Table 7 for "An integrated cell atlas of the human lung in health and disease": T_cell_lineage-BMI-GO_BP-Total.tsv

GeneSet	GOID	NGenes	Direction	PValue	FDR	Cluster	Genes	DEUp	DEDown
GO_COMPLEMENT_ACTIVATION	GO:0006956	80	Down	2.3912927225269832e-8	1.4528995946213715e-4	1	CFH,CD59,FCN1,RGCC,C1QBP,CD81,C7,CD46,CLU,C4BPA,IL1B,C3,CFP,C5AR2,C1RL,FCN3,SUSD4,SERPING1,VSIG4,C1QC,C1R,C2,PHB,KRT1,C3AR1,C1QB,C1QA,A2M,C8G,C1S,PROS1,CD55,C5AR1,CFD,CR1,CFI,IGKC,IGKV4-1,IGLV1-51,IGLV1-47,IGLV1-44,IGLV1-40,IGLV3-25,IGLV2-23,IGLV3-21,IGLV3-19,IGLV2-14,IGLV2-11,IGLV3-1,IGLC2,IGLC3,IGLC7,TRBC1,TRBC2,TRDC,IGHA2,IGHG4,IGHG2,IGHA1,IGHG1,IGHG3,IGHD,IGHM,IGHV1-3,IGHV1-18,IGHV3-23,IGHV4-…	CD55	SERPING1,C1QC,C1R,C1QB,A2M,CFD,CFI,IGHG4,IGHG1,IGHG3,IGKV1-5
GO_RIBONUCLEOPROTEIN_COMPLEX_BIOGENESIS	GO:0022613	387	Up	4.8641430378944816e-8	1.4528995946213715e-4	2	LAS1L,RBM5,GCFC2,RPUSD1,LUC7L,TSR3,UTP18,STRAP,TFB1M,RPL26L1,GEMIN8,NOP16,CELF2,MRTO4,NOP58,USP36,RIOK2,SFSWAP,DDX20,WDR3,WDR18,THUMPD1,RRP15,NLE1,CLNS1A,SART3,EXOSC7,XAB2,EXOSC5,DDX1,HSP90AA1,MRPL22,GEMIN5,XPO1,DIS3,NUFIP1,RPS5,YTHDC1,WBP11,EIF3I,RRN3,DIMT1,NOP14,DDX18,XRN2,RPL6,ESF1,RPLP0,GEMIN2,AGO1,SRPK1,HSP90AB1,SF3A1,SNRPD3,PES1,EIF3L,SNU13,DDX17,RPL3,EIF3D,PRMT5,SRSF5,EIF5,DICER1,PRPF6,MTG…	NLE1,DDX1,YTHDC1,EIF3I,GTPBP4,FRG1,RPF1,ZNHIT6,NSUN4,RIOK1,EIF2S2,GNL3L,GNL2,UTP4,ISG20L2,WDR43,PRPF18,DDX21,TSR1,CHD7,RPS21,BOP1	UTP14C
GO_RIBOSOME_BIOGENESIS	GO:0042254	268	Up	9.18883973082473e-8	1.4528995946213715e-4	2	LAS1L,RPUSD1,TSR3,UTP18,TFB1M,RPL26L1,NOP16,MRTO4,NOP58,USP36,RIOK2,WDR3,WDR18,THUMPD1,RRP15,NLE1,EXOSC7,EXOSC5,MRPL22,XPO1,DIS3,RPS5,WBP11,RRN3,DIMT1,NOP14,DDX18,XRN2,RPL6,ESF1,RPLP0,PES1,SNU13,DDX17,RPL3,MTG2,NOP56,RBFA,RIOK3,SUV39H1,ERI1,PIH1D1,ERCC2,POP4,RPS16,FBL,RPS19,DDX49,GTPBP10,EXOSC3,NPM3,GTPBP4,NUP88,C1QBP,FTSJ3,UTP6,GAR1,FRG1,KRR1,NOP2,PAK1IP1,MDN1,BYSL,DROSHA,BRIX1,RPL24,RRP9,RPS15,…	NLE1,GTPBP4,FRG1,RPF1,ZNHIT6,NSUN4,RIOK1,GNL3L,GNL2,UTP4,ISG20L2,WDR43,DDX21,TSR1,CHD7,RPS21,BOP1	UTP14C
GO_RRNA_METABOLIC_PROCESS	GO:0016072	206	Up	1.135666014829214e-7	1.4528995946213715e-4	3	LAS1L,RPUSD1,TSR3,UTP18,TFB1M,MRTO4,NOP58,USP36,RIOK2,WDR3,WDR18,THUMPD1,RRP15,EXOSC7,EXOSC5,DIS3,WBP11,DIMT1,NOP14,DDX18,XRN2,ESF1,PES1,SNU13,DDX17,NOP56,RBFA,RIOK3,SUV39H1,ERI1,PIH1D1,ERCC2,POP4,RPS16,FBL,RPS19,DDX49,EXOSC3,NPM3,GTPBP4,FTSJ3,UTP6,GAR1,FRG1,KRR1,NOP2,MDN1,BYSL,DROSHA,XRN1,RRP9,RPS15,WDR75,NOL10,RPF1,ZNHIT6,EBNA1BP2,ERI3,NSUN4,HEATR1,FCF1,RCL1,WDR55,EXOSC8,UTP20,MTERF4,RPL5,DDX54…	GTPBP4,FRG1,RPF1,ZNHIT6,NSUN4,RIOK1,UTP4,ISG20L2,WDR43,DDX21,TSR1,CHD7,RPS21,BOP1	UTP14C
GO_HUMORAL_IMMUNE_RESPONSE_MEDIATED_BY_CIRCULATING_IMMUNOGLOBULIN	GO:0002455	73	Down	1.3002516969654026e-7	1.4528995946213715e-4	1	BCL3,FCGR2B,PTPRC,C1QBP,CD81,PTPN6,C7,CD46,CLU,C4BPA,C3,FOXJ1,C1RL,SUSD4,SERPING1,C1QC,C1R,C2,C1QB,C1QA,EXO1,C8G,HLA-DQB1,C1S,ZP3,CD55,CR1,CFI,IGKC,IGKV4-1,IGLV1-51,IGLV1-47,IGLV1-44,IGLV1-40,IGLV3-25,IGLV2-23,IGLV3-21,IGLV3-19,IGLV2-14,IGLV2-11,IGLV3-1,IGLC2,IGLC3,IGLC7,TRBC1,TRBC2,TRDC,IGHA2,IGHG4,IGHG2,IGHA1,IGHG1,IGHG3,IGHD,IGHM,IGHV1-3,IGHV1-18,IGHV3-23,IGHV4-39,IGHV3-53,IGHV4-59,IGHV3-74,IG…	CD55	SERPING1,C1QC,C1R,C1QB,HLA-DQB1,CFI,IGHG4,IGHG1,IGHG3,IGKV1-5
GO_COTRANSLATIONAL_PROTEIN_TARGETING_TO_MEMBRANE	GO:0006613	98	Up	1.3266067039819034e-7	1.4528995946213715e-4	4	SEC62,RPS20,SEC63,SEC61A1,RPL18,TRAM2,SEC61A2,TRAM1,RPL31,RPS5,RPL6,RPLP0,RPL3,SRP54,RPS16,RPS19,RPL18A,SEC61B,RPL28,RPL19,RPL34,RPS13,RPS12,RPL24,SSR3,RPS15,RPL22,RPS25,RPL21,RPL5,RPS10,SSR1,RPL23,RPS4Y1,RPL36,RPL27,RPS15A,RPL35,RPS6,RPLP1,RPS24,SRP14,RPS2,RPS11,RPL13A,RPL11,RPS8,SRP9,RPS27A,RPL32,RPS3A,RPL37,RPL10,RPL7,RPL7A,RPS3,SRP19,RPL30,ZFAND2B,RPL8,RPL26,RPL29,SSR2,RPL9,RPS14,RPL27A,RPL13…	SEC62,RPS21,RPL41,RPL36A
GO_ESTABLISHMENT_OF_PROTEIN_LOCALIZATION_TO_ENDOPLASMIC_RETICULUM	GO:0072599	110	Up	1.3554974226775424e-7	1.4528995946213715e-4	4	SEC62,RPS20,SEC63,HSPA5,SEC61A1,RPL18,TRAM2,SEC61A2,TRAM1,RPL31,RPS5,RAB10,RPL6,RPLP0,RPL3,PMM1,SRP54,CHMP4B,SGTA,RPS16,RPS19,RPL18A,SEC61B,RPL28,RPL19,RPL34,RPS13,RPS12,RPL24,SSR3,SPCS1,RPS15,RAB3GAP1,RPL22,RPS25,SPCS2,RAB3GAP2,RPL21,RPL5,RPS10,RPL23,SPCS3,RPS4Y1,RPL36,RPL27,SEC61G,RPS15A,RPL35,RPS6,RPLP1,RPS24,SRP14,PMM2,RPS2,RPS11,RPL13A,RPL11,RPS8,SRP9,RPS27A,RPL32,RPS3A,RPL37,RPL10,RPL7,RPL7…	SEC62,PMM2,RPS21,RPL41,RPL36A
GO_PROTEIN_LOCALIZATION_TO_ENDOPLASMIC_RETICULUM	GO:0070972	130	Up	1.646939036253434e-7	1.5446229486261895e-4	4	SEC62,RPS20,SEC63,HSPA5,SEC61A1,RPL18,TRAM2,SEC61A2,TRAM1,RPL31,BCAP29,RPS5,RAB10,PPP1R15A,RPL6,RPLP0,KDELR3,RPL3,PMM1,SRP54,CHMP4B,VAPA,SGTA,RPS16,RPS19,KDELR1,RPL18A,SEC61B,GBF1,RPL28,RPL19,RPL34,RPS13,RPS12,RPL24,SSR3,SPCS1,RPS15,RTN4,RAB3GAP1,RPL22,RPS25,SPCS2,ANKRD13C,RAB3GAP2,RPL21,RPL5,RPS10,RPL23,SPCS3,RPS4Y1,RPL36,RPL27,SEC61G,RPS15A,UBAC2,OS9,KDELR2,RPL35,RPS6,RPLP1,RPS24,SRP14,PMM2,RPS…	SEC62,BCAP29,PMM2,RPS21,RPL41,RPL36A
GO_NCRNA_PROCESSING	GO:0034470	336	Up	2.588805723108438e-7	2.158201037831401e-4	3	LAS1L,ELAC2,RPUSD1,TSR3,UTP18,TFB1M,NSUN2,METTL1,TRIT1,MRTO4,NOP58,USP36,RIOK2,TARBP1,WDR3,WDR18,ADAT1,TRMT11,THUMPD1,RRP15,FTSJ1,CPSF1,HSD17B10,TRNT1,EXOSC7,EXOSC5,DDX1,DIS3,WBP11,DIMT1,SEPHS1,SRRT,NOP14,METTL2A,DDX18,XRN2,ESF1,TRMT6,PUS7,OSGEP,AGO1,PES1,SNU13,DDX17,RTCB,TRMU,ALKBH1,DICER1,NOP56,CDK5RAP1,RBFA,RIOK3,CSTF2,SUV39H1,INTS6,USB1,MTFMT,INTS9,POP1,INTS10,ERI1,PIH1D1,ERCC2,TRMT1,POP4,RPS…	DDX1,TRMT6,TRMU,TRMT1,GTPBP4,FRG1,RPF1,ZNHIT6,NSUN4,RIOK1,THUMPD3,THUMPD2,UTP4,ISG20L2,CPSF4,WDR43,DDX21,METTL3,TSR1,CHD7,RPS21,TRMT10C,TRMT2B,BOP1	METTL8,TSEN34,ADAT3,UTP14C
GO_NUCLEAR_TRANSCRIBED_MRNA_CATABOLIC_PROCESS_NONSENSE_MEDIATED_DECAY	GO:0000184	119	Up	3.204444323893308e-7	2.404294576217149e-4	3	UPF1,RPS20,RPL18,SMG6,PABPC1,RPL31,RPS5,RPL6,RPLP0,RPL3,GSPT1,EIF3E,RPS16,RPS19,PPP2R1A,RPL18A,SMG9,RPL28,RPL19,CASC3,RPL34,RPS13,MAGOHB,RPS12,PPP2CA,RPL24,NCBP2,EIF4G1,RPS15,RPL22,SMG7,RPS25,ETF1,RPL21,RPL5,RPS10,UPF3B,RPL23,RPS4Y1,RPL36,HELZ2,RPL27,CTIF,RPS15A,DHX34,NCBP1,RPL35,RPS6,RPLP1,RPS24,PARN,RPS2,EIF4A3,RPS11,RPL13A,RPL11,RPS8,RPS27A,RPL32,RPS3A,RPL37,RPL10,RPL7,RPL7A,RPS3,DCP1B,UPF2,NB…	UPF2,RPS21,RPL41,RPL36A
GO_PHAGOCYTOSIS_RECOGNITION	GO:0006910	33	Down	5.203037862846993e-7	3.5489448259037263e-4	4	JMJD6,SCARB1,FCN1,CD36,MFGE8,FCN3,COLEC12,CLEC7A,IGKC,IGLC2,IGLC3,IGLC7,TRBC1,TRBC2,TRDC,IGHA2,IGHG4,IGHG2,IGHA1,IGHG1,IGHG3,IGHD,IGHM,IGHV1-3,IGHV1-18,IGHV3-23,IGHV4-39,IGHV3-53,IGHV4-59,IGHV3-74,IGHV3-72,IGLL5,IGHV3-30		IGHG4,IGHG1,IGHG3
GO_COLLAGEN_METABOLIC_PROCESS	GO:0032963	73	Down	7.054855976324553e-7	4.4110486991969265e-4	3	MMP25,MRC2,VIM,TRAM2,PLOD1,MMP2,P2RX7,SUCO,HIF1A,MMP9,CST3,RGCC,MMP15,SMPD3,TGFB1,PLOD3,ENG,COL1A1,P3H3,TNS2,PPARD,PDGFRB,ERRFI1,RAP1A,P3H1,CTSD,MYB,TGFB3,GOT1,MMP19,PEPD,BMP4,ID1,COL5A1,PPARG,CTSL,IL6,MMP7,EMILIN1,FURIN,ARRB2,CBX8,P3H4,RCN3,CTSK,ADAM15,SERPINH1,ITGB1,VIPAS39,PLOD2,MMP14,CREB3L1,CYGB,CTSS,NPPC,UCN,ITGA2,COL1A2,CTSB,LARP6,MFAP4,MMP10,SERPINF2,TNXB,PHYKPL,CIITA,F2R,VPS33B,MMP23B,HD…		PLOD1,MMP2,COL1A1,PDGFRB,BMP4,PPARG,EMILIN1,SERPINH1,VIPAS39,MMP14,COL1A2,TNXB,COL15A1
GO_RIBOSOMAL_LARGE_SUBUNIT_BIOGENESIS	GO:0042273	63	Up	8.465832288537148e-7	4.886087666222633e-4	2	LAS1L,RPL26L1,NOP16,MRTO4,NLE1,DDX18,RPL6,RPLP0,PES1,SNU13,RPL3,GTPBP4,FTSJ3,NOP2,PAK1IP1,MDN1,BRIX1,RPL24,ZNHIT6,EBNA1BP2,FASTKD2,GTF3A,RPL5,PPAN,DHX30,NIP7,WDR74,RPL35,RSL24D1,WDR12,URB1,RPL11,NVL,NHP2,RPL7L1,RPL10,RPL7,SURF6,RPL7A,HEATR3,MALSU1,RPL26,NOL9,MRPL1,RSL1D1,RPL38,ZNF622,MRPL11,RRS1,NPM1,DDX28,RPL35A,RPL14,NOC2L,RPF2,RPL12,RPL23A,SDAD1,RPL10A,EIF6,MRPL20,BOP1,ZNHIT3	NLE1,GTPBP4,ZNHIT6,BOP1
GO_EXTRACELLULAR_STRUCTURE_ORGANIZATION	GO:0043062	244	Down	1.4862682064719993e-6	7.03554551217146e-4	2	CFLAR,ST7,ITGAL,ITGA3,MMP25,DCN,CAPN1,PHLDB1,CD44,TNFRSF1B,TIMP2,VCAN,CDH1,TNC,GPM6B,COL9A2,ELN,LAMA3,FOXC1,LAMC2,COL17A1,TNFRSF1A,BCL3,CLASP1,NTN4,FSCN1,ICAM3,NFKB2,FBLN1,COL5A3,ITGB5,PLOD1,ITGAE,COL16A1,B4GALT1,ERO1B,MMP2,KIF9,ICAM1,LAMB1,ITGA6,CCDC80,TMEM38B,ABL1,MADCAM1,PDGFB,MMP9,FERMT1,CST3,TIMP1,RGCC,MMP15,HAS3,SMPD3,CRISPLD2,FOXF1,ERCC2,TGFB1,ICAM4,HPN,ITGB8,CAV2,CAV1,DNAJB6,SERPINE1,PLOD…	TMEM38B,SPOCK2,CSGALNACT1	ELN,FBLN1,PLOD1,MMP2,LAMB1,TIMP1,CAV2,COL1A1,LAMA4,SPARC,FN1,RAMP2,POSTN,EMILIN1,LUM,COL6A1,HSPG2,ADAMTSL4,SERPINH1,VIPAS39,ITGAD,MMP14,COL6A3,COL1A2,TNXB,COL3A1,ANTXR1,TPSAB1,EFEMP2,A2M,VWA1,BGN,COL4A1,SULF2,COL15A1,VIT
GO_REGULATION_OF_HUMORAL_IMMUNE_RESPONSE	GO:0002920	75	Down	1.4949604471910498e-6	7.03554551217146e-4	1	CFH,FCGR2B,PTPRC,CD59,PPP2R3C,PGC,C1QBP,CD81,PTPN6,C7,CD46,CLU,C4BPA,IL1B,C3,CCR7,CFP,FOXJ1,SPINK5,C5AR2,SUSD4,SERPING1,VSIG4,CXCL13,C1QC,C1R,C2,PHB,C3AR1,C1QB,C1QA,A2M,C8G,C1S,SPNS2,PROS1,ZP3,CD55,C5AR1,CR1,CFI,IGKC,IGKV4-1,IGLV1-51,IGLV1-47,IGLV1-44,IGLV1-40,IGLV3-25,IGLV2-23,IGLV3-21,IGLV3-19,IGLV2-14,IGLV2-11,IGLV3-1,IGLC2,IGLC3,IGLC7,IGHG4,IGHG2,IGHG1,IGHG3,IGHV3-23,IGHV4-39,IGHV3-53,IGHV4-5…	CD55	SERPING1,C1QC,C1R,C1QB,A2M,CFI,IGHG4,IGHG1,IGHG3,IGKV1-5
GO_NUCLEAR_TRANSCRIBED_MRNA_CATABOLIC_PROCESS	GO:0000956	196	Up	1.5003162494301395e-6	7.03554551217146e-4	3	UPF1,RPS20,CSDE1,SAMD4A,EDC4,MRTO4,THRAP3,RPL18,SMG6,PABPC1,RPL31,EXOSC7,MLH1,EXOSC5,TNRC6C,CNOT4,DIS3,RPS5,CNOT3,RPL6,RPLP0,TNRC6A,AGO1,RPL3,TNRC6B,GSPT1,EIF3E,RPS16,RPS19,PPP2R1A,RPL18A,SMG9,LSM5,EXOSC3,CPEB3,MTPAP,RPL28,RPL19,CASC3,DDX5,RPL34,DCPS,DDX6,RPS13,MAGOHB,CNOT2,RPS12,HBS1L,CNOT6,PPP2CA,XRN1,RPL24,NCBP2,EIF4G1,RPS15,RPL22,SMG7,RPS25,EXOSC8,ETF1,RPL21,RPL5,EXOSC9,AGO2,RPS10,CNOT1,UPF3B…	HBS1L,UPF2,PRPF18,RPS21,CNOT10,DXO,RPL41,RPL36A
GO_VIRAL_GENE_EXPRESSION	GO:0019080	189	Up	1.59855616502521e-6	7.055274650696559e-4	5	POLR2J,RPS20,PTBP1,NUP160,POLR2B,TPR,RSF1,NDC1,CTDP1,RPL18,TAF11,NUP133,NUCKS1,RPL31,NUP37,MID2,CCNT2,RPS5,REST,SEH1L,RPL6,RPLP0,TFAP4,NUP50,AAAS,NUP188,POLR2E,SMARCB1,EIF3L,POLR2F,RPL3,EIF3D,EP300,SNW1,RAE1,NELFCD,NUP93,POLR2C,MON1B,RPS16,POLR2I,RPS19,RPL18A,USF2,HPN,EIF3B,TRIM14,EIF3A,RPL28,RPL19,NUP88,RPL34,RPS13,NUP98,NUP107,RPS12,NUP155,RPL24,SPCS1,RPS15,RPL22,HDAC1,TRIM62,RPS25,TRIM32,NUP43…	NUP133,CDK9,CHD1,RPS21,SUPT5H,RPL41,RPL36A	TRIM13
GO_NCRNA_METABOLIC_PROCESS	GO:0034660	397	Up	1.910948463752722e-6	7.965470179742597e-4	3	LAS1L,ELAC2,RPUSD1,TSR3,UTP18,LARS2,TFB1M,ZCCHC8,NSUN2,METTL1,TRIT1,MRTO4,NOP58,USP36,RC3H2,RIOK2,TARBP1,GATB,WDR3,WDR18,ADAT1,TRMT11,THUMPD1,RRP15,IARS2,FTSJ1,CPSF1,HSD17B10,TRNT1,EXOSC7,RBM7,EXOSC5,DDX1,DIS3,WBP11,DIMT1,SEPHS1,SRRT,NOP14,METTL2A,DDX18,KHSRP,XRN2,ESF1,TRMT6,PUS7,OSGEP,AGO1,PES1,SNU13,DDX17,RTCB,TRMU,ALKBH1,DICER1,NOP56,CDK5RAP1,RBFA,RIOK3,CSTF2,SUV39H1,INTS6,USB1,EARS2,MTFMT,INT…	DDX1,TRMT6,TRMU,TRMT1,GTPBP4,FRG1,RPF1,ZNHIT6,NSUN4,RIOK1,THUMPD3,THUMPD2,UTP4,ISG20L2,CPSF4,WDR43,DDX21,METTL3,TSR1,CHD7,RPS21,TRMT10C,TRMT2B,BOP1	METTL8,CARS2,TSEN34,ADAT3,UTP14C
GO_TRANSLATIONAL_INITIATION	GO:0006413	183	Up	2.49820977697583e-6	9.099496928188591e-4	3	DHX33,RPS20,TPR,EIF2AK2,EIF4B,RPL18,DHX29,PABPC1,EIF2B3,NCK2,RPL31,EIF4G3,DDX1,RPS5,EIF3I,MTIF2,EIF2AK1,PPP1R15A,RPL6,RPLP0,EIF3L,RPL3,EIF3D,ALKBH1,EIF5,FMR1,DNAJC3,MTFMT,EIF3J,EIF3E,RPS16,RPS19,RPL18A,HSPB1,EIF3B,EIF4H,EIF3A,RPL28,RPL19,RPS6KB1,RPL34,EIF4G2,RPS13,EIF2B1,RPS12,RPL24,NCBP2,EIF1B,EIF4G1,EIF2B4,RPS15,RPL22,RPS25,GLE1,EIF2B2,PAIP2,COPS5,KHDRBS1,RPL21,MTIF3,RPL5,AGO2,PAIP2B,RPS10,MIF4…	DDX1,EIF3I,EIF2B4,EIF2S2,EIF2B5,METTL3,RPS21,RPL41,RPL36A	BANK1,KLHL25
GO_HISTONE_H2B_UBIQUITINATION	GO:0033523	12	Up	2.5115210424253837e-6	9.099496928188591e-4	3	PAF1,WDR70,WAC,RNF40,RNF8,CDC73,CDK9,RNF20,DTX3L,LEO1,UBE2E1,CTR9	PAF1,WDR70,CDK9
GO_COLLAGEN_FIBRIL_ORGANIZATION	GO:0030199	34	Down	2.546840403731313e-6	9.099496928188591e-4	2	FOXC1,COL5A3,PLOD1,PLOD3,AEBP1,TGFBR1,COL1A1,LOX,FMOD,P4HA1,COLGALT1,PXDN,COL5A1,LOXL2,CYP1B1,EMILIN1,LUM,RB1,P3H4,DPT,SFRP2,SERPINH1,VIPAS39,PLOD2,DDR2,COL1A2,ATP7A,GREM1,SERPINF2,TNXB,COL3A1,ANXA2,NF1,SCX		PLOD1,COL1A1,EMILIN1,LUM,SERPINH1,VIPAS39,COL1A2,TNXB,COL3A1
GO_CYTOPLASMIC_TRANSLATION	GO:0002181	91	Up	5.183015916516197e-6	0.0017463233765676065	3	RPL26L1,YBX3,RPL18,ZC3H15,FTSJ1,RPL31,EIF3I,RPL6,RPLP0,EIF3L,EIF3D,EIF5,FMR1,GSPT1,EIF3J,EIF3E,RPL18A,EIF3B,EIF3A,CPEB3,RPL19,DRG2,DPH1,RWDD1,CPEB4,RPL24,EIF4G1,RPL22,DPH5,ETF1,EIF2S2,RPL36,EIF2S3,EIF3G,UNK,DPH2,DPH6,DHX9,CPEB2,RPLP1,DENR,RPL13A,RPL11,EIF2D,RPL32,EIF3H,DPH7,EIF3M,DPH3,RPL30,EIF4A2,NCK1,RPL8,ZNF385A,EIF4A1,RPL26,RPL29,RPL22L1,RPL9,METTL3,EEF2,RPSA,CNBP,DNAJC24,RPS21,RPL38,RBM4,RPL…	EIF3I,EIF2S2,METTL3,RPS21,HSPA14,RPL41,RPL36A
GO_RNA_PROCESSING	GO:0006396	814	Up	5.353250387985466e-6	0.0017463233765676065	3	LAS1L,RBM5,KDM1A,RBM6,POLR2J,GCFC2,PAF1,ELAC2,RPUSD1,LUC7L,TSR3,CDK11A,AKAP8L,UTP18,PTBP1,CLK1,ZC3H3,MNAT1,AQR,STRAP,TFB1M,ZCCHC8,NSUN2,METTL1,TRIT1,GEMIN8,POLR2B,CELF2,PTCD2,THOC3,MRTO4,THRAP3,NOP58,USP36,PUM2,ZC3H11A,RIOK2,TARBP1,CCAR1,SNRNP40,SFSWAP,U2AF2,SUGP2,DDX20,WDR3,WDR18,ADAT1,CDK13,YBX1,ELAVL1,TRMT11,THUMPD1,RRP15,DHX8,GPKOW,FTSJ1,PHRF1,JMJD6,PABPC1,DAZAP1,CPSF1,PRKACA,HSD17B10,TRNT1,C…	PAF1,AKAP8L,DDX1,YTHDC1,TRMT6,TRMU,HNRNPL,TRMT1,GTPBP4,FRG1,RPF1,ZNHIT6,NSUN4,RIOK1,SAFB2,THOC6,SRRM1,THUMPD3,TBRG4,CDK9,C9orf78,THUMPD2,UTP4,ISG20L2,SON,CPSF4,WDR43,PRMT9,PRPF18,DDX21,METTL3,TSR1,MAP2K1,CHD7,RPS21,TRMT10C,TRMT2B,SUPT5H,BOP1,CWC25	PAPOLG,METTL8,BMP4,FXR2,GTF2H2,AHCYL1,TSEN34,ADAT3,UTP14C
GO_MATURATION_OF_LSU_RRNA	GO:0000470	21	Up	7.492169681921505e-6	0.0023422395468107107	2	LAS1L,DDX18,PES1,SNU13,GTPBP4,FTSJ3,ZNHIT6,RPL35,WDR12,URB1,NHP2,RPL7L1,RPL7,RPL7A,NOL9,MRPL1,RSL1D1,RPF2,RPL10A,BOP1,ZNHIT3	GTPBP4,ZNHIT6,BOP1
GO_RIBONUCLEOPROTEIN_COMPLEX_SUBUNIT_ORGANIZATION	GO:0071826	176	Up	1.1338105805393378e-5	0.0034027923143146606	2	RBM5,GCFC2,LUC7L,STRAP,GEMIN8,CELF2,MRTO4,SFSWAP,DDX20,DHX8,NLE1,CLNS1A,SART3,XAB2,DDX1,HSP90AA1,GEMIN5,NUFIP1,RPS5,YTHDC1,EIF3I,RPL6,RPLP0,GEMIN2,AGO1,SRPK1,HSP90AB1,SF3A1,SNRPD3,TFIP11,EIF3L,SNU13,RPL3,EIF3D,PRMT5,SRSF5,EIF5,DICER1,PRPF6,CRNKL1,EIF3J,ZFAND1,EIF3E,PIH1D1,SF3A2,RPS19,PRPF31,EIF3B,SETX,EIF3A,LUC7L3,PRPF19,PTGES3,CPSF6,NOP2,SRSF9,MDN1,BRIX1,USP4,RPL24,RPS15,SF3B1,WDR77,ZNHIT6,PRPF3…	NLE1,DDX1,YTHDC1,EIF3I,ZNHIT6,EIF2S2,PRPF18,BOP1
GO_HUMORAL_IMMUNE_RESPONSE	GO:0006959	177	Down	1.7072917005967503e-5	0.004926849857529776	1	CFH,LTF,SLC11A1,POU2F2,TRAF3IP2,TFE3,BCL3,FAM3A,FCGR2B,ST6GAL1,BPIFB2,CXCL2,MEF2C,PTPRC,CD59,FCN1,LYZ,PPP2R3C,BLNK,TREM2,PGC,EPPIN,RGCC,IL7,GPI,EBI3,RPS19,RARRES2,GATA3,C1QBP,CCL2,BST1,CD81,POU2AF1,IFNG,GAPDH,PTPN6,CD83,CCR6,TFEB,C7,GNLY,CD46,PDZD11,CLU,CCR2,C4BPA,PI3,SLPI,TREM1,CXCL6,IL1B,C3,ROMO1,BPIFB1,CCR7,CFP,FOXJ1,JCHAIN,SFTPD,SPINK5,NOTCH2,C5AR2,IL6,CXCL9,C1RL,FCN3,SUSD4,S100A8,TNFRSF21,LC…	BCL2,CD55	MEF2C,RARRES2,BST1,TREM1,CXCL9,SERPING1,C1QC,C1R,RNASE6,C1QB,A2M,HLA-DQB1,CFD,CFI,IGHG4,IGHG1,IGHG3,IGKV1-5
GO_MATURATION_OF_LSU_RRNA_FROM_TRICISTRONIC_RRNA_TRANSCRIPT_SSU_RRNA_5_8S_RRNA_LSU_RRNA	GO:0000463	14	Up	2.1209705540293198e-5	0.005893941506252588	2	DDX18,PES1,GTPBP4,FTSJ3,ZNHIT6,RPL35,WDR12,URB1,RPL7L1,RPL7,NOL9,RPF2,BOP1,ZNHIT3	GTPBP4,ZNHIT6,BOP1
GO_CHONDROCYTE_DEVELOPMENT	GO:0002063	29	Down	3.052977202766776e-5	0.008180888554413972	6	COCH,SMPD3,COL7A1,RUNX2,SOX9,CHSY1,MATN2,SULF1,BMPR1B,COL6A1,COL6A2,ECM1,SFRP2,SERPINH1,FGF18,COL6A3,TGFBR2,POC1A,SCARA3,AXIN2,CHST11,EIF2AK3,RARG,MEX3C,VWA1,SULF2,COL27A1,BMPR2,VIT		COL6A1,SERPINH1,COL6A3,VWA1,SULF2,VIT
GO_RESPONSE_TO_TYPE_I_INTERFERON	GO:0034340	77	Up	3.5911440944807145e-5	0.009121442935916619	1	SP100,IFI35,IP6K2,UBE2K,MAVS,OAS1,MUL1,HSP90AB1,TTLL12,SAMHD1,CACTIN,TYK2,CDC37,OAS3,OAS2,PTPN6,WNT5A,STAT1,IRF6,IFIT3,IFIT2,EGR1,ZBP1,IRF1,IRF3,IFI6,IRF5,BST2,XAF1,RSAD2,OASL,RNASEL,IRF4,NLRC5,IRF8,IFITM3,IFNAR1,MX1,IFNAR2,ADAR,JAK1,GBP2,ABCE1,METTL3,IFI27,FADD,IRF2,TRIM56,STAT2,ISG20,MYD88,PTPN2,PTPN11,SCRIB,SETD2,SHMT2,MX2,TBK1,IRAK1,USP18,IFITM2,IRF7,YTHDF3,IFIT1,IFITM1,ISG15,PTPN1,YTHDF2,CNO…	SP100,METTL3,IRF7,IFIT1,PTPN1,IRF9	ZBP1
GO_CARTILAGE_MORPHOGENESIS	GO:0060536	15	Down	3.647118327035833e-5	0.009121442935916619	6	SNAI2,LRP6,MEF2C,COCH,HOXA5,COL7A1,SNAI1,MATN2,COL6A1,COL6A2,COL6A3,SCARA3,VWA1,WNT7B,VIT		MEF2C,COL6A1,COL6A3,VWA1,VIT
GO_GROWTH_PLATE_CARTILAGE_MORPHOGENESIS	GO:0003422	9	Down	3.885414321584554e-5	0.009403956017693196	6	COCH,COL7A1,MATN2,COL6A1,COL6A2,COL6A3,SCARA3,VWA1,VIT		COL6A1,COL6A3,VWA1,VIT
GO_MRNA_METABOLIC_PROCESS	GO:0016071	757	Up	4.862751265605751e-5	0.011401632108074985	3	RBM5,KDM1A,UPF1,POLR2J,GCFC2,PAF1,LUC7L,PSMB1,CDK11A,RPS20,CSDE1,AKAP8L,PTBP1,PSMC4,ZC3H3,SLC11A1,MNAT1,SAMD4A,AQR,RNH1,STRAP,VIM,ZCCHC8,EDC4,PSMA4,GEMIN8,POLR2B,CELF2,PTCD2,THOC3,MRTO4,THRAP3,PUM2,ZC3H11A,YBX3,CCAR1,SNRNP40,SFSWAP,RPL18,U2AF2,SUGP2,DDX20,CDK13,YBX1,ELAVL1,DHX8,ROCK1,GPKOW,PSME4,PHRF1,SMG6,JMJD6,PABPC1,RPL31,DAZAP1,CPSF1,PRKACA,SREBF1,IGF2BP2,CLNS1A,NCBP3,SART3,EXOSC7,RBM7,MLH1,G…	PAF1,AKAP8L,DDX1,YTHDC1,TRMT6,HNRNPL,CBLL1,FRG1,HBS1L,SAFB2,THOC6,SRRM1,TBRG4,CDK9,C9orf78,UPF2,SON,CPSF4,PRMT9,PRPF18,METTL3,RPS21,TRMT10C,CNOT10,SUPT5H,DXO,RPL41,RPL36A,CWC25	MYEF2,PAPOLG,FXR2,GTF2H2,AHCYL1,TSEN34,DND1
GO_CELL_MIGRATION_INVOLVED_IN_HEART_DEVELOPMENT	GO:0060973	12	Down	7.112689875502164e-5	0.01617167034420992	6	SNAI2,SEMA3C,BMP7,NDRG4,ENG,FOLR1,PDGFRB,BMP4,FLRT3,NOTCH1,DCHS1,MESP1		PDGFRB,BMP4,MESP1
GO_AORTA_SMOOTH_MUSCLE_TISSUE_MORPHOGENESIS	GO:0060414	2	Down	7.904225313722237e-5	0.017118599603369748	6	MYLK,COL3A1		MYLK,COL3A1
GO_RIBOSOMAL_SMALL_SUBUNIT_BIOGENESIS	GO:0042274	64	Up	8.071333245926626e-5	0.017118599603369748	2	TSR3,RIOK2,RPS5,NOP14,RIOK3,ERCC2,RPS16,RPS19,UTP6,BYSL,RPS15,NOL10,HEATR1,RCL1,UTP20,RRP36,RPS10,RIOK1,MRPS7,EMG1,KRI1,NGDN,NOL11,UTP3,ERAL1,NAT10,LTV1,RPS6,RPS24,UTP4,NOB1,RPS8,ABT1,NOM1,UTP23,SURF6,DHX37,SRFBP1,TSR2,FAM207A,HELQ,LSM6,RPS14,DCAF13,BMS1,BTRC,TSR1,RPSA,RPS21,RPS7,RPL38,RPS27,RRS1,NPM1,MRPS11,RPS17,TBL3,RPS27L,RRP7A,WDR46,RPS28,PWP2,GTF2H5,DDX52	RIOK1,UTP4,TSR1,RPS21
GO_GASTRO_INTESTINAL_SYSTEM_SMOOTH_MUSCLE_CONTRACTION	GO:0014831	6	Down	8.213642352676409e-5	0.017118599603369748	6	NMU,SULF1,GHRL,KIT,PTAFR,SULF2		SULF2
GO_CHONDROCYTE_DEVELOPMENT_INVOLVED_IN_ENDOCHONDRAL_BONE_MORPHOGENESIS	GO:0003433	15	Down	1.1138152268140466e-4	0.021670145993449928	6	COCH,SMPD3,COL7A1,MATN2,COL6A1,COL6A2,SERPINH1,COL6A3,TGFBR2,POC1A,SCARA3,RARG,VWA1,COL27A1,VIT		COL6A1,SERPINH1,COL6A3,VWA1,VIT
GO_ENDONUCLEOLYTIC_CLEAVAGE_INVOLVED_IN_RRNA_PROCESSING	GO:0000478	10	Up	1.1344559264553116e-4	0.021670145993449928	2	NOP14,RCL1,UTP20,KRI1,ABT1,UTP23,NOL9,RPS21,RRS1,BOP1	RPS21,BOP1
GO_CONNECTIVE_TISSUE_DEVELOPMENT	GO:0061448	171	Down	1.1480642852115645e-4	0.021670145993449928	6	CFLAR,SCIN,PKD1,SNAI2,RUNX3,CD44,HYAL2,FGFR3,IFT80,PITX1,LRP6,ACAT1,RARB,FGFR1,EDN1,MEF2C,AACS,OXCT1,ZMPSTE24,GNAS,GLG1,SIRT1,LRP5L,XBP1,PDGFB,COCH,SPTLC2,HIF1A,TRIP11,BMP7,ZNF516,TIMP1,FGF9,MAPK3,SMPD3,TRPS1,DYRK1B,TGFB1,ITGB8,HOXA5,TGFBR1,BMPR1A,ACTA2,COL1A1,PPARGC1A,ZBTB16,MDK,SOX6,TRPV4,MGP,PPARD,MAPK14,IL17F,SRF,LOX,ARRDC3,SMAD5,PDGFRB,WNT5A,COL7A1,EFEMP1,ID2,DLX2,ATF2,MEF2D,BMP8B,KLF7,HOXB3…	CSGALNACT1	FGFR1,MEF2C,LRP5L,TIMP1,ACTA2,COL1A1,MDK,PDGFRB,BMP4,WNT2B,LUM,COL6A1,SERPINH1,COL6A3,VWA1,BGN,SULF2,VIT
GO_DEOXYRIBONUCLEOTIDE_BIOSYNTHETIC_PROCESS	GO:0009263	14	Up	1.1552790080474439e-4	0.021670145993449928	3	TBPL1,RRM2B,CDADC1,DUT,DCTD,CMPK2,GUK1,AK5,ADK,RRM1,DTYMK,RRM2,TYMS,SHMT1	CDADC1,CMPK2,AK5
GO_INNER_CELL_MASS_CELL_PROLIFERATION	GO:0001833	12	Up	1.228772213228156e-4	0.022486531502075253	6	PALB2,GINS1,ZPR1,PRPF19,SBDS,TAF8,BRCA2,NCAPG2,GINS4,PELO,COPS2,NDEL1	NCAPG2,NDEL1
GO_HEART_INDUCTION	GO:0003129	4	Down	1.2788685994427992e-4	0.022846074051474576	6	BMP4,BMP2,MESP1,ROBO1		BMP4,MESP1,ROBO1
GO_DEFENSE_RESPONSE_TO_VIRUS	GO:0051607	196	Up	1.319252969528505e-4	0.023019430303191563	1	TSPAN6,MAP3K14,RNF216,POLR3B,ZMYND11,BIRC3,EIF2AK2,PUM2,TRAF3IP2,POLR3E,TSPAN32,HYAL2,NCBP3,EXOSC5,ITCH,DDX1,PTPRC,ZMPSTE24,AGBL5,MAVS,OAS1,MUL1,EXOC1,UNC13D,IL12RB1,DDX17,APOBEC3H,POLR3H,CD40,SAMHD1,RNF125,RIOK3,PQBP1,DNAJC3,PYCARD,BNIP3L,LILRB1,ZNF175,ZC3HAV1,DDX58,C1QBP,DHX58,UNC93B1,BIRC2,IL23A,OAS3,OAS2,IFNG,TRIM38,POLR3G,IFIH1,STAT1,GBP3,GBP1,TNFAIP3,IFIT3,IFIT2,GPAM,TRIM25,NT5C3A,IRF1,IL1B…	DDX1,GBP1,BECN1,IFI44L,IFIT5,DDX21,DDIT4,BCL2,BNIP3,AEN,IRF7,IFIT1,IRF9	CD40,CXCL9,RNASE6
GO_MRNA_PROCESSING	GO:0006397	450	Up	1.9314521080205141e-4	0.03173019238039438	3	RBM5,KDM1A,POLR2J,GCFC2,PAF1,LUC7L,CDK11A,AKAP8L,PTBP1,ZC3H3,MNAT1,AQR,STRAP,ZCCHC8,GEMIN8,POLR2B,CELF2,PTCD2,THOC3,THRAP3,ZC3H11A,CCAR1,SNRNP40,SFSWAP,U2AF2,SUGP2,DDX20,CDK13,YBX1,ELAVL1,DHX8,GPKOW,PHRF1,JMJD6,PABPC1,DAZAP1,CPSF1,PRKACA,CLNS1A,NCBP3,SART3,RBM7,GPATCH1,MBNL3,XAB2,SNRPA,THOC1,DDX1,GEMIN5,YTHDC1,PPIE,REST,WBP11,CHERP,RBM22,SRRT,SF3B2,KHSRP,XRN2,FUS,PAPOLA,PDCD7,RBM27,ALKBH5,HNRNPC,…	PAF1,AKAP8L,DDX1,YTHDC1,HNRNPL,FRG1,SAFB2,THOC6,SRRM1,TBRG4,CDK9,C9orf78,SON,CPSF4,PRMT9,PRPF18,METTL3,SUPT5H,CWC25	PAPOLG,FXR2,GTF2H2,AHCYL1,TSEN34
GO_RNA_CATABOLIC_PROCESS	GO:0006401	366	Up	1.937391060220879e-4	0.03173019238039438	3	UPF1,PSMB1,RPS20,CSDE1,PSMC4,SLC11A1,SAMD4A,RNH1,VIM,RNASET2,TNFRSF1B,ZCCHC8,EDC4,PSMA4,MRTO4,THRAP3,PUM2,YBX3,RPL18,YBX1,ELAVL1,ROCK1,PSME4,SMG6,PABPC1,RPL31,IGF2BP2,EXOSC7,RBM7,MLH1,EXOSC5,TNRC6C,CNOT4,PKP1,XPO1,TNPO1,DIS3,RPS5,PSMC5,CNOT3,KHSRP,XRN2,RPL6,RPLP0,FUS,PCBP4,PABPC4,TNRC6A,ALKBH5,PSME1,HNRNPC,AGO1,PSMD5,PSMD8,CIRBP,HNRNPM,GTPBP1,RPL3,TNRC6B,PSMC6,PSMA3,ZC3H14,PSMC1,PSMB5,APEX1,PSMA6…	HBS1L,TBRG4,UPF2,PRPF18,METTL3,FEN1,RPS21,AEN,CNOT10,DXO,RPL41,RPL36A	MYEF2,FXR2,DNA2,RNASE6,DND1
GO_CARTILAGE_DEVELOPMENT	GO:0051216	125	Down	1.9453403298655758e-4	0.03173019238039438	6	SCIN,PKD1,SNAI2,RUNX3,CD44,HYAL2,FGFR3,IFT80,PITX1,LRP6,RARB,FGFR1,EDN1,MEF2C,ZMPSTE24,GNAS,GLG1,COCH,HIF1A,TRIP11,BMP7,TIMP1,FGF9,MAPK3,SMPD3,TRPS1,TGFB1,ITGB8,HOXA5,TGFBR1,BMPR1A,COL1A1,ZBTB16,MDK,SOX6,TRPV4,MGP,MAPK14,IL17F,SRF,SMAD5,WNT5A,COL7A1,EFEMP1,DLX2,MEF2D,BMP8B,HOXB3,SNX19,TGFBI,SNAI1,RUNX2,BBS2,BMP4,SOX9,BMP2,MKKS,THRA,POR,RARA,CHSY1,MATN2,CHI3L1,LOXL2,WNT2B,SULF1,BMPR1B,LUM,ACVRL1,C…	CSGALNACT1	FGFR1,MEF2C,TIMP1,COL1A1,MDK,BMP4,WNT2B,LUM,COL6A1,SERPINH1,COL6A3,VWA1,BGN,SULF2,VIT
GO_MITOCHONDRIAL_RNA_PROCESSING	GO:0000963	16	Up	2.016408379810308e-4	0.03206017890358891	3	ELAC2,TRIT1,HSD17B10,TRNT1,CDK5RAP1,TRMT5,MTO1,TBRG4,PNPT1,TRMT10A,SUPV3L1,TRMT10B,TRMT61B,TRMT10C,PUS1,FASTKD5	TBRG4,TRMT10C
GO_CARDIAC_CONDUCTION_SYSTEM_DEVELOPMENT	GO:0003161	9	Down	2.051031037414724e-4	0.03206017890358891	6	DSG2,CDC42,BMPR1A,ID2,TBX3,NOTCH1,NRG1,MAML1,MESP1		MESP1
GO_PROTEIN_TARGETING_TO_MEMBRANE	GO:0006612	174	Up	2.0976301759711088e-4	0.032119426959818835	4	SEC62,RPS20,FYN,ZDHHC6,SEC63,PEX3,HSPA5,SEC61A1,RPL18,TRAM2,SEC61A2,TRAM1,RPL31,RPS5,RPL6,RPLP0,MICALL1,RPL3,MIEF1,SRP54,CHMP4B,ZDHHC2,SGTA,RPS16,AKT2,RPS19,RPL18A,SEC61B,RPL28,RPL19,RPL34,RPS13,C2CD5,RPS12,ARL6,RPL24,SSR3,RPS15,ICMT,RPL22,RPS25,ITGB1BP1,PEX16,RPL21,RPL5,VAMP7,RPS10,SSR1,RPL23,RAB3IP,RPS4Y1,RPL36,RPL27,EXOC4,INPP5K,RPS15A,ZDHHC4,RTP4,RPL35,RPS6,SDCBP,RPLP1,RPS24,PEX5,VPS37B,SRP14…	SEC62,ANK3,RPS21,RPL41,RPL36A	PARD3,ZDHHC14,KCNE1,MYO1C
GO_CARDIAC_CHAMBER_FORMATION	GO:0003207	6	Down	2.1904565156474922e-4	0.032304033042256125	6	MEF2C,SMARCD3,TBX2,SOX4,NOTCH1,MESP1		MEF2C,TBX2,MESP1
GO_RNA_METHYLATION	GO:0001510	69	Up	2.1957959285020154e-4	0.032304033042256125	3	TFB1M,NSUN2,METTL1,TARBP1,TRMT11,FTSJ1,HSD17B10,DIMT1,METTL2A,TRMT6,TRMT2A,PCIF1,RNMT,TRMT1,FBL,CBLL1,TRDMT1,FTSJ3,NOP2,THADA,NSUN4,TRMT1L,MTERF4,TRMT13,ZC3H13,METTL8,EMG1,TRMT5,METTL16,GTPBP3,NSUN5,THUMPD3,MTO1,TRMO,CMTR1,TGS1,ALKBH8,THUMPD2,RRNAD1,TRMT10A,METTL14,WTAP,MEPCE,TRMT44,WDR4,TYW3,HENMT1,RBM15,TFB2M,METTL2B,TRMT10B,METTL3,TRMT61A,ZCCHC4,LCMT2,METTL15,TRMT61B,TRMT112,TRMT10C,NSUN3,CMTR…	TRMT6,TRMT1,CBLL1,NSUN4,THUMPD3,THUMPD2,METTL3,TRMT10C,TRMT2B	METTL8
GO_CRANIOFACIAL_SUTURE_MORPHOGENESIS	GO:0097094	8	Down	2.3517099393558224e-4	0.03393246091343603	6	FOXN3,MEGF8,RAB23,TGFB3,BMP4,INSIG2,MMP14,INSIG1		MEGF8,BMP4,MMP14
GO_MYELOID_DENDRITIC_CELL_CYTOKINE_PRODUCTION	GO:0002372	6	Up	2.5358051151886675e-4	0.03589838826275579	1	DDX1,MAVS,DDX58,TICAM1,DDX21,DHX36	DDX1,DDX21
GO_MATURATION_OF_SSU_RRNA	GO:0030490	45	Up	2.6085242662110395e-4	0.0362439954988545	2	TSR3,RIOK2,NOP14,RIOK3,ERCC2,RPS16,RPS19,UTP6,BYSL,NOL10,HEATR1,RCL1,UTP20,RRP36,RIOK1,KRI1,NGDN,NOL11,UTP3,NAT10,UTP4,NOB1,RPS8,ABT1,UTP23,DHX37,SRFBP1,TSR2,FAM207A,HELQ,LSM6,RPS14,DCAF13,BMS1,BTRC,TSR1,RPS21,RRS1,MRPS11,TBL3,WDR46,RPS28,PWP2,GTF2H5,DDX52	RIOK1,UTP4,TSR1,RPS21
GO_COLLAGEN_CATABOLIC_PROCESS	GO:0030574	23	Down	0.00028298837776055534	0.03860475996977175	3	MMP25,MRC2,MMP2,MMP9,CST3,MMP15,CTSD,MMP19,PEPD,CTSL,MMP7,FURIN,CTSK,ADAM15,ITGB1,MMP14,CTSS,CTSB,MMP10,PHYKPL,MMP23B,COL15A1,MMP28		MMP2,MMP14,COL15A1
GO_RETINA_VASCULATURE_DEVELOPMENT_IN_CAMERA_TYPE_EYE	GO:0061298	14	Down	3.08763322943023e-4	0.04136877164359824	6	NRP1,LRP5L,HIF1A,PDGFRB,ACVR2B,PDGFRA,CYP1B1,ACVRL1,ROM1,LRP5,CLIC4,FZD4,COL4A1,BMPR2		NRP1,LRP5L,PDGFRB,CLIC4,COL4A1
GO_CELLULAR_MAGNESIUM_ION_HOMEOSTASIS	GO:0010961	2	Up	3.213731684854751e-4	0.042302857599061744	7	TRPM7,SLC41A1	TRPM7,SLC41A1
GO_RNA_SPLICING	GO:0008380	393	Up	3.4305166096950594e-4	0.04370610942487121	3	RBM5,KDM1A,POLR2J,GCFC2,LUC7L,AKAP8L,PTBP1,CLK1,AQR,STRAP,ZCCHC8,GEMIN8,POLR2B,CELF2,THOC3,THRAP3,CCAR1,SNRNP40,SFSWAP,U2AF2,SUGP2,DDX20,CDK13,YBX1,ELAVL1,DHX8,GPKOW,JMJD6,PABPC1,DAZAP1,CPSF1,CLNS1A,ZNF638,SART3,RBM7,GPATCH1,MBNL3,XAB2,SNRPA,THOC1,DDX1,GEMIN5,YTHDC1,PPIE,REST,WBP11,CHERP,RBM22,SRRT,SF3B2,KHSRP,FUS,PAPOLA,PDCD7,HNRNPC,GEMIN2,CWF19L1,SRPK1,CDC5L,HNRNPH3,CIRBP,HNRNPM,POLR2E,SF3A1,SN…	AKAP8L,DDX1,YTHDC1,HNRNPL,FRG1,THOC6,SRRM1,C9orf78,SON,CPSF4,PRPF18,METTL3,CWC25	FXR2,TSEN34
GO_CONVERGENT_EXTENSION	GO:0060026	11	Down	3.446768401762905e-4	0.04370610942487121	6	DVL2,LRP6,DVL1,PTK7,NPHP3,WNT5A,MKKS,TRIM28,NKD1,SFRP2,MESP1		PTK7,NKD1,MESP1
GO_REGULATION_OF_HEART_INDUCTION	GO:0090381	2	Down	3.553342229664326e-4	0.04370610942487121	6	MESP1,ROBO1		MESP1,ROBO1
GO_POSITIVE_REGULATION_OF_HEART_INDUCTION	GO:1901321	2	Down	3.553342229664326e-4	0.04370610942487121	6	MESP1,ROBO1		MESP1,ROBO1
GO_MESODERMAL_CELL_FATE_COMMITMENT	GO:0001710	10	Down	3.745399694267109e-4	0.04527715707634813	6	EYA2,FGFR1,EYA1,ETV2,BMPR1A,BMP4,KLF4,SFRP2,MESP1,SIX2		FGFR1,BMP4,MESP1
GO_DEOXYRIBOSE_PHOSPHATE_BIOSYNTHETIC_PROCESS	GO:0046385	11	Up	3.801760490217156e-4	0.04527715707634813	3	TBPL1,CDADC1,DUT,DCTD,CMPK2,GUK1,AK5,ADK,DTYMK,TYMS,SHMT1	CDADC1,CMPK2,AK5
GO_EXTRACELLULAR_MATRIX_ASSEMBLY	GO:0085029	34	Down	3.9053648776303783e-4	0.04578430105759489	2	PHLDB1,GPM6B,CLASP1,NTN4,LAMB1,RGCC,HAS3,SMPD3,TGFB1,PLOD3,MEGF9,LOX,QSOX1,SOX9,PXDN,RAMP2,MYH11,EMILIN1,FBLN5,PHLDB2,NOTCH1,CLASP2,COL1A2,ATP7A,MFAP4,SMAD3,TNXB,ANTXR1,LAMB2,EFEMP2,DAG1,GAS6,THSD4,LAMB3		LAMB1,RAMP2,EMILIN1,COL1A2,TNXB,ANTXR1,EFEMP2
GO_MAGNESIUM_ION_HOMEOSTASIS	GO:0010960	6	Up	4.0649957063666937e-4	0.04692255813056816	7	TRPM7,SLC41A1,EGFR,CNNM2,ANK3,CNNM4	TRPM7,SLC41A1,ANK3
GO_LYMPH_VESSEL_DEVELOPMENT	GO:0001945	20	Down	4.323771477640173e-4	0.04915342029808215	6	PKD1,FLT4,FOXC1,VASH1,PPP3CB,VEGFA,ACVR2B,LGALS8,EFNB2,TMEM204,ACVRL1,EPHA2,PTPN14,PDPN,SYK,HEG1,CCBE1,TBX1,NR2F2,BMPR2	TMEM204	VASH1,SYK,HEG1
