## Extended Data Table 7 for "An integrated cell atlas of the human lung in health and disease": T_cell_lineage-sexfemale-GO_BP-Total.tsv

GeneSet	GOID	NGenes	Direction	PValue	FDR	Cluster	Genes	DEUp	DEDown
GO_COTRANSLATIONAL_PROTEIN_TARGETING_TO_MEMBRANE	GO:0006613	98	Up	6.751274010987355e-8	5.065480890443812e-4	1	SEC62,RPS20,SEC63,SEC61A1,RPL18,TRAM2,SEC61A2,TRAM1,RPL31,RPS5,RPL6,RPLP0,RPL3,SRP54,RPS16,RPS19,RPL18A,SEC61B,RPL28,RPL19,RPL34,RPS13,RPS12,RPL24,SSR3,RPS15,RPL22,RPS25,RPL21,RPL5,RPS10,SSR1,RPL23,RPS4Y1,RPL36,RPL27,RPS15A,RPL35,RPS6,RPLP1,RPS24,SRP14,RPS2,RPS11,RPL13A,RPL11,RPS8,SRP9,RPS27A,RPL32,RPS3A,RPL37,RPL10,RPL7,RPL7A,RPS3,SRP19,RPL30,ZFAND2B,RPL8,RPL26,RPL29,SSR2,RPL9,RPS14,RPL27A,RPL13…	SEC61A1,RPL18,RPS5,RPL6,RPL3,RPL18A,RPL19,RPL24,RPL5,RPS6,RPS2,RPL13A,RPL11,RPS3A,RPL10,RPL7,RPS3,RPL8,RPL29,SSR2,RPL9,RPS14,RPL13,RPSA,RPS9,RPL4,RPL15,RPL14,RPL12,RPS4X,RPL10A,RPS18	RPS4Y1,ARL6IP1
GO_RIBOSOME_ASSEMBLY	GO:0042255	53	Up	2.0964995159621475e-6	0.00642897246601164	2	MRTO4,NLE1,MRPL22,RPS5,RPL6,RPLP0,RPL3,RPS19,C1QBP,NOP2,MDN1,BRIX1,RPL24,RPS15,NSUN4,FASTKD2,MTERF4,MRPS2,RPL5,RPS10,MRPS7,SBDS,PPAN,DHX30,ERAL1,NIP7,RSL24D1,RPL11,EIF2A,ABT1,RPL10,MTERF3,RPS14,RPSA,RPL38,MRPL11,RPS27,RRS1,NPM1,MRPS11,DDX28,RPS27L,RRP7A,RPF2,RPL12,RPL23A,DDX3X,RPS28,PWP2,EIF6,MRPL20,MPV17L2,BOP1	RPS5,RPL6,RPL3,C1QBP,RPL24,RPL5,RPL11,RPL10,RPS14,RPSA,RRS1,MRPS11,RPL12,DDX3X
GO_RIBOSOMAL_LARGE_SUBUNIT_BIOGENESIS	GO:0042273	63	Up	2.570560762099816e-6	0.00642897246601164	2	LAS1L,RPL26L1,NOP16,MRTO4,NLE1,DDX18,RPL6,RPLP0,PES1,SNU13,RPL3,GTPBP4,FTSJ3,NOP2,PAK1IP1,MDN1,BRIX1,RPL24,ZNHIT6,EBNA1BP2,FASTKD2,GTF3A,RPL5,PPAN,DHX30,NIP7,WDR74,RPL35,RSL24D1,WDR12,URB1,RPL11,NVL,NHP2,RPL7L1,RPL10,RPL7,SURF6,RPL7A,HEATR3,MALSU1,RPL26,NOL9,MRPL1,RSL1D1,RPL38,ZNF622,MRPL11,RRS1,NPM1,DDX28,RPL35A,RPL14,NOC2L,RPF2,RPL12,RPL23A,SDAD1,RPL10A,EIF6,MRPL20,BOP1,ZNHIT3	RPL6,RPL3,RPL24,RPL5,RPL11,NHP2,RPL10,RPL7,RSL1D1,RRS1,RPL14,NOC2L,RPL12,RPL10A	DDX18
GO_RIBOSOMAL_LARGE_SUBUNIT_ASSEMBLY	GO:0000027	25	Up	8.14203696928364e-6	0.015272425845133787	2	MRTO4,NLE1,RPL6,RPLP0,RPL3,NOP2,MDN1,BRIX1,RPL24,FASTKD2,RPL5,PPAN,DHX30,RSL24D1,RPL11,RPL10,RPL38,MRPL11,RRS1,DDX28,RPF2,RPL12,RPL23A,MRPL20,BOP1	RPL6,RPL3,RPL24,RPL5,RPL11,RPL10,RRS1,RPL12
GO_ESTABLISHMENT_OF_PROTEIN_LOCALIZATION_TO_ENDOPLASMIC_RETICULUM	GO:0072599	110	Up	1.165945426227242e-5	0.015307010034013418	1	SEC62,RPS20,SEC63,HSPA5,SEC61A1,RPL18,TRAM2,SEC61A2,TRAM1,RPL31,RPS5,RAB10,RPL6,RPLP0,RPL3,PMM1,SRP54,CHMP4B,SGTA,RPS16,RPS19,RPL18A,SEC61B,RPL28,RPL19,RPL34,RPS13,RPS12,RPL24,SSR3,SPCS1,RPS15,RAB3GAP1,RPL22,RPS25,SPCS2,RAB3GAP2,RPL21,RPL5,RPS10,RPL23,SPCS3,RPS4Y1,RPL36,RPL27,SEC61G,RPS15A,RPL35,RPS6,RPLP1,RPS24,SRP14,PMM2,RPS2,RPS11,RPL13A,RPL11,RPS8,SRP9,RPS27A,RPL32,RPS3A,RPL37,RPL10,RPL7,RPL7…	SEC61A1,RPL18,RPS5,RPL6,RPL3,RPL18A,RPL19,RPL24,RPL5,RPS6,RPS2,RPL13A,RPL11,RPS3A,RPL10,RPL7,RPS3,RPL8,RPL29,RPL9,RPS14,RPL13,RPSA,RPS9,RPL4,RPL15,RPL14,RPL12,RPS4X,RPL10A,RPS18	PMM1,RPS4Y1
GO_HISTONE_H3_K4_DEMETHYLATION_TRIMETHYL_H3_K4_SPECIFIC	GO:0034721	5	Down	1.224071174251373e-5	0.015307010034013418	2	JARID2,KDM5D,KDM5A,KDM5B,KDM5C	KDM5C	KDM5D
GO_DETOXIFICATION_OF_INORGANIC_COMPOUND	GO:0061687	12	Down	1.4729239205314565e-5	0.015787640251067884	3	MT3,PARK7,MT1G,MT2A,ATP7A,MT1E,SLC30A1,MT1X,MT1F,MT1H,MT1A,MT1M		MT3,MT1G,MT1E,MT1X,MT1A
GO_NUCLEAR_TRANSCRIBED_MRNA_CATABOLIC_PROCESS_NONSENSE_MEDIATED_DECAY	GO:0000184	119	Up	3.694036333331947e-5	0.034645443261236995	4	UPF1,RPS20,RPL18,SMG6,PABPC1,RPL31,RPS5,RPL6,RPLP0,RPL3,GSPT1,EIF3E,RPS16,RPS19,PPP2R1A,RPL18A,SMG9,RPL28,RPL19,CASC3,RPL34,RPS13,MAGOHB,RPS12,PPP2CA,RPL24,NCBP2,EIF4G1,RPS15,RPL22,SMG7,RPS25,ETF1,RPL21,RPL5,RPS10,UPF3B,RPL23,RPS4Y1,RPL36,HELZ2,RPL27,CTIF,RPS15A,DHX34,NCBP1,RPL35,RPS6,RPLP1,RPS24,PARN,RPS2,EIF4A3,RPS11,RPL13A,RPL11,RPS8,RPS27A,RPL32,RPS3A,RPL37,RPL10,RPL7,RPL7A,RPS3,DCP1B,UPF2,NB…	RPL18,RPS5,RPL6,RPL3,PPP2R1A,RPL18A,RPL19,RPL24,RPL5,RPS6,RPS2,RPL13A,RPL11,RPS3A,RPL10,RPL7,RPS3,RPL8,RPL29,RPL9,RPS14,RPL13,RPSA,RPS9,RPL4,RPL15,RPL14,RPL12,RPS4X,RPL10A,RPS18	UPF3B,RPS4Y1,UPF2,SMG1
