## Extended Data Table 9 for "An integrated cell atlas of the human lung in health and disease"

### Sheet: IPF Disease signature genes
Alveolar macropahges:	Alveolar fibroblasts:
CLEC10A	CCL21
CTSK	SFRP4
RGS5	TINAGL1
SDS	STEAP4
CRYAB	CPE
TINAGL1	ASPN
NFIB	IGFBP2
SFRP2	HAS1
ACKR1	TGFBI
DAAM1	DES
PRSS23	COMP
LMCD1	RGS16
NDUFA4L2	DIO2
SERPINB9	AREG
IL10	INHBA
AP001055.6	CTHRC1
PLXND1	SFRP2
SPARCL1	LEPR
CCL2	RGS5
LHFP	CRABP2
