## Extended Data Table 10 for "An integrated cell atlas of the human lung in health and disease"

### Sheet: manual_anns_and_leveled_anns_or
Finest annotation	Level_1	Level_2	Level_3	Level_4	Level_5
Basal resting	Epithelial	Airway epithelium	Basal	Basal resting	4_Basal resting
Suprabasal	Epithelial	Airway epithelium	Basal	Suprabasal	4_Suprabasal
Deuterosomal	Epithelial	Airway epithelium	Multiciliated lineage	Deuterosomal	4_Deuterosomal
Multiciliated (nasal)	Epithelial	Airway epithelium	Multiciliated lineage	Multiciliated	Multiciliated (nasal)
Multiciliated (non-nasal)	Epithelial	Airway epithelium	Multiciliated lineage	Multiciliated	Multiciliated (non-nasal)
Club (non-nasal)	Epithelial	Airway epithelium	Secretory	Club	Club (non-nasal)
Club (nasal)	Epithelial	Airway epithelium	Secretory	Club	Club (nasal)
Goblet (nasal)	Epithelial	Airway epithelium	Secretory	Goblet	Goblet (nasal)
Goblet (bronchial)	Epithelial	Airway epithelium	Secretory	Goblet	Goblet (bronchial)
Goblet (subsegmental)	Epithelial	Airway epithelium	Secretory	Goblet	Goblet (subsegmental)
Transitional Club-AT2	Epithelial	Airway epithelium	Secretory	Transitional Club-AT2	4_Transitional Club-AT2
Ionocyte	Epithelial	Airway epithelium	Rare	Ionocyte	4_Ionocyte
Tuft	Epithelial	Airway epithelium	Rare	Tuft	4_Tuft
Neuroendocrine	Epithelial	Airway epithelium	Rare	Neuroendocrine	4_Neuroendocrine
SMG serous (nasal)	Epithelial	Submucosal Gland	Submucosal Secretory	SMG serous	SMG serous (nasal)
SMG serous (bronchial)	Epithelial	Submucosal Gland	Submucosal Secretory	SMG serous	SMG serous (bronchial)
SMG mucous	Epithelial	Submucosal Gland	Submucosal Secretory	SMG mucous	4_SMG mucous
SMG duct	Epithelial	Submucosal Gland	Submucosal Secretory	SMG duct	4_SMG duct
AT1	Epithelial	Alveolar epithelium	AT1	3_AT1	3_AT1
AT2	Epithelial	Alveolar epithelium	AT2	3_AT2	3_AT2
AT2 proliferating	Epithelial	Alveolar epithelium	AT2	AT2 proliferating	4_AT2 proliferating
EC arterial	Endothelial	Blood vessels	EC arterial	3_EC arterial	3_EC arterial
EC aerocyte capillary	Endothelial	Blood vessels	EC capillary	EC aerocyte capillary	4_EC aerocyte capillary
EC general capillary	Endothelial	Blood vessels	EC capillary	EC general capillary	4_EC general capillary
EC venous systemic	Endothelial	Blood vessels	EC venous	EC venous systemic	4_EC venous systemic
EC venous pulmonary	Endothelial	Blood vessels	EC venous	EC venous pulmonary	4_EC venous pulmonary
Lymphatic EC mature	Endothelial	Lymphatic EC	Lymphatic EC mature	3_Lymphatic EC mature	3_Lymphatic EC mature
Lymphatic EC proliferating	Endothelial	Lymphatic EC	Lymphatic EC proliferating	3_Lymphatic EC proliferating	3_Lymphatic EC proliferating
Lymphatic EC differentiating	Endothelial	Lymphatic EC	Lymphatic EC differentiating	3_Lymphatic EC differentiating	3_Lymphatic EC differentiating
Peribronchial fibroblasts	Stroma	Fibroblast lineage	Fibroblasts	Peribronchial fibroblasts	4_Peribronchial fibroblasts
Adventitial fibroblasts	Stroma	Fibroblast lineage	Fibroblasts	Adventitial fibroblasts	4_Adventitial fibroblasts
Alveolar fibroblasts	Stroma	Fibroblast lineage	Fibroblasts	Alveolar fibroblasts	4_Alveolar fibroblasts
Pericytes	Stroma	Fibroblast lineage	Fibroblasts	Pericytes	4_Pericytes
Subpleural fibroblasts	Stroma	Fibroblast lineage	Fibroblasts	Subpleural fibroblasts	4_Subpleural fibroblasts
Myofibroblasts	Stroma	Fibroblast lineage	Myofibroblasts	3_Myofibroblasts	3_Myofibroblasts
Smooth muscle	Stroma	Smooth muscle	2_Smooth muscle	2_Smooth muscle	2_Smooth muscle
Fibromyocytes	Stroma	Smooth muscle	Fibromyocytes	3_Fibromyocytes	3_Fibromyocytes
SM activated stress response	Stroma	Smooth muscle	SM activated stress response	3_SM activated stress response	3_SM activated stress response
Mesothelium	Stroma	Mesothelium	2_Mesothelium	2_Mesothelium	2_Mesothelium
B cells	Immune	Lymphoid	B cell lineage	B cells	4_B cells
Plasma cells	Immune	Lymphoid	B cell lineage	Plasma cells	4_Plasma cells
CD4 T cells	Immune	Lymphoid	T cell lineage	CD4 T cells	4_CD4 T cells
CD8 T cells	Immune	Lymphoid	T cell lineage	CD8 T cells	4_CD8 T cells
T cells proliferating	Immune	Lymphoid	T cell lineage	T cells proliferating	4_T cells proliferating
NK cells	Immune	Lymphoid	Innate lymphoid cell NK	NK cells	4_NK cells
DC1	Immune	Myeloid	Dendritic cells	DC1	4_DC1
DC2	Immune	Myeloid	Dendritic cells	DC2	4_DC2
Migratory DCs	Immune	Myeloid	Dendritic cells	Migratory DCs	4_Migratory DCs
Plasmacytoid DCs	Immune	Myeloid	Dendritic cells	Plasmacytoid DCs	4_Plasmacytoid DCs
Alveolar macrophages	Immune	Myeloid	Macrophages	Alveolar macrophages	4_Alveolar macrophages
Alveolar Mφ CCL3+	Immune	Myeloid	Macrophages	Alveolar macrophages	Alveolar Mφ CCL3+
Alveolar Mφ MT-positive	Immune	Myeloid	Macrophages	Alveolar macrophages	Alveolar Mφ MT-positive
Alveolar Mφ proliferating	Immune	Myeloid	Macrophages	Alveolar macrophages	Alveolar Mφ proliferating
Monocyte-derived Mφ	Immune	Myeloid	Macrophages	Interstitial macrophages	Monocyte-derived Mφ
Interstitial Mφ perivascular	Immune	Myeloid	Macrophages	Interstitial macrophages	Interstitial Mφ perivascular
Classical monocytes	Immune	Myeloid	Monocytes	Classical monocytes	4_Classical monocytes
Non-classical monocytes	Immune	Myeloid	Monocytes	Non-classical monocytes	4_Non-classical monocytes
Mast cells	Immune	Myeloid	Mast cells	3_Mast cells	3_Mast cells
		= "coarsified" annotation used for covariate modeling and GWAS stratification by cell type
